# MicroRNA-directed control of complex mRNA stability patterns across cell types

**DOI:** 10.1101/2024.10.28.620728

**Authors:** Lukas Oesinghaus, Sebastian Castillo-Hair, Morgan Bean, Nicole Ludwig, Shusruto Rishik, Hao Yuan Kueh, Andreas Keller, Georg Seelig

**Author notes:** These authors contributed equally (Sebastian Castillo-Hair, Morgan Bean).

## Abstract

Limiting expression to target cell types or states is a longstanding goal in gene therapy, which could be met by sensing endogenous microRNA. However, an unclear association between microRNA expression and activity currently hampers such an approach. Here, we probe this relationship by measuring the stability of synthetic microRNA-responsive 3’UTRs across 10 cell lines in a library format. By systematically addressing biases in microRNA expression data and confounding factors such as microRNA crosstalk, we demonstrate that a straightforward model can quantitatively predict the stability of reporters containing full microRNA target sites purely from expression data. We use this model to design constructs with previously unattainable response patterns across our cell lines. We then generalize this approach to primary tissues and cells and show that mRNA can be engineered to be differentially active between rested and exhausted T cell states. The rules we derive for microRNA expression data selection and processing should apply to microRNA-responsive devices for any environment with available expression data.
