## Supplementary material for "MicroRNA-directed control of complex mRNA stability patterns across cell types": Design of Library 1: 0_controls_lib1.csv

design	seq
data_low_fc_rs8020841_ref_bash_p4C	TTTTATTTTTTGTAGAGACAGGGGCCTCACTTCATTGCCCAGGCGGATCTCGAACACCTGGGCTCAAGCAGTCCTGCCTCAGCCTCCCAAAGTTCTGGGAT
data_low_fc_rs71815967_ref	TAAGAGCAGTAGCAGCAGCATCTCTGAACATTTCTCTGGATTTGCAACCCCATCATCCTCAGGCCTCTCTACAAGCAGCAGGAAACATAGAACTCAGAGCC
data_low_fc_rs16870907_ref	TTGGAGCCAAGGGTTCAGAGACTCAGGGCCCCAGCACTAAAGCAGTGGACACCAGGAGTCCCTGGTAATAAGTACTGTGTACAGAATTCTGCTACCTCACT
data_low_fc_rs368575_ref_2	GGAGGGTGTGGAAGTTCTGTTCTCACCTCTGAGTAGAGGAATTGGGAGACTGGAGGACAAAATAAGAGGAAGATTTATTTTTCACTGTTTGTCCTTTTACA
data_low_fc_rs3093066_ref_2	CCCAGAACGTGGGCCCAGAGAGCCTTGCTGGGGTCTCTGGGGCACCTTGGCCTTGCTCTGAGGCTGGAAGGAGAAGGACCAGGGTGCGGCATCACTCGGCC
data_low_fc_rs62024253_ref	GAGCGGGCACCCCCAGTCAGCGTCCACCACCGTCCTCCATCCTCATCCTCGTCCTCATTACTGGAGGAAGGAGCGCGTGTCCAGGCAGGCAGGACAGAGCA
data_low_fc_rs67896559_ref	GTAAAGCTGATTTAATACTGACATACTAGTTGTATTGACAGTGCCTCACTATATAAAGACAATTGTTTTAATTGTTACAAAAGACAGGAGGAGGAAATAGG
data_low_fc_rs1532747_ref_bash_n5T	CCCAGCCAGGGCAGAGGGGCCTCCCCAGGAAGTCTCCTACCCTCTCAGCCAGGCAGAGAGCAGTTTGCCAGAAGCTCAGGGTGCATAGTAGGAGAGACCTG
data_low_fc_rs34609133_ref	TCTCAAAGAGTTCCAGACCACAGATATTCCGGTGCATCACTGTAACTTCCGGGCTGTTCTCGGCTGCCTTTGTAGCGCTTCTGTTCTCGGTAGCTACGCAG
data_low_fc_rs73410774_ref_bash_n5A	TCAAGTGAAAAAAACACAAAAATCCCTCATCCCAGCTAGGTTTTGCCCCCTGCCCTATAAGAGAGCTATTTCCCCCTTTCTTTCCTTTGAATTCTTCTCCA
data_high_fc_rs2489035_ref	TGGGGTTCTTTTTTCATTGTAATCATTATTGTGGTTGCTTTCGTTTTGCCATTACGTTTTGCTTATTATTTTGTTTTGTCTTTTTTTTCTGAAGTGAGTGA
data_high_fc_rs7539036_ref	TTTTCTTTCATTGTGCAATGTGGAGTTAAATTTTTTTTCTATTGAGCAGTGTGTGTGTGTGTTTGTGTCTATAATTTATATATGTGCTTGTATACATTTCT
data_high_fc_rs848_ref	GCCTTTGGTTCCTCAGTTTCCAAATGGATTCTCACTAGGTGGGATCATGAGTTTGCTTTGGACACCCCAAATTCTAACTATTTCTTTTGTTTCTTACATCC
data_high_fc_rs2227553_ref	GTTGCTGTGGTGGTTGGTTTAGCTCTCAGTGATGCCTTTTTTGTATTTTTCTGCTCTGCTGTCCATGACATATTTCTAACACCTTTATGATTATTGTTCCT
data_high_fc_rs12599155_ref	GCGCCTGAGAATGGAGGTAAAGTGTCTGGTCTGGGAGCTCGTTAACTATGCTGGGAAATGGTCCAAAAGAATCAGAATTTGAGGTGTTTTGTTTTCATTTT
data_high_fc_rs239920_ref_2	CCTTTTTGAGCAATGTTTTAGCCACAAGTAAGGAATCTTGAAAGTCTTTTGTCCAGCAAGCAGTCTTAAAAATGTTTTTCCTAACTCCTTTTGCAGGTGAC
data_high_fc_rs9444037_ref	GATTTATTATTATTATTATTATTATTTATTTATTTATTTATTTATTTATTTATTTTTTGAGATGGAGGCTTGCTCTGTCGCCTAGGCTGGAGTGCAGTGGC
data_high_fc_rs711173_ref	GTCTTAATTGCTATAGCTTTGTATTAAGTTTTGAAACAGGGTAGTTTATGTCCTTCACCTTTGTTCTTTCTTGCCAGGTTGTTTTGGCTGTTGTGGGTTTC
data_high_fc_rs2303225_ref_-	TGCTTTAGTGAGGGTGTTGGCTATCCTATTGCTAATTTCCTGCATCCTTTTTTCTTCTTTATTTTTGTATAGAGACAGGGTCTCGCTATGTTGCCCAGGCT
data_high_fc_rs3800453_ref	AAATTCTAACTATTTCTTTTGTTTCTTACATCCTTTCCCTCTTCCACAGCCCCTTCCCCTCATGTTACACCTCTTGCTGGTTTGAGACGTCAATCACCACT
