## Supplementary material for "MicroRNA-directed control of complex mRNA stability patterns across cell types": Design of Library 1: 1_full_single_context1.csv

design	miRNA1	target1	seq
full_single_1	hsa-let-7a-2-3p	GAAAGCTAGGAGGCTGTACAG	TTGGAGCCAAGGGTTCAGAGACTCAGGGCCCCAGCACTAAGAAAGCTAGGAGGCTGTACAGCTGGTAATAAGTACTGTGTACAGAATTCTGCTACCTCACT
full_single_2	hsa-let-7a-3p	GAAAGACAGTAGATTGTATAG	TTGGAGCCAAGGGTTCAGAGACTCAGGGCCCCAGCACTAAGAAAGACAGTAGATTGTATAGCTGGTAATAAGTACTGTGTACAGAATTCTGCTACCTCACT
full_single_3	hsa-let-7a-5p	ACTATACAACCTACTACCTCA	TTGGAGCCAAGGGTTCAGAGACTCAGGGCCCCAGCCCTAAACTATACAACCTACTACCTCACTGGTAATAAGTACTGTGTACAGAATTCTGCTACCTCACT
full_single_4	hsa-let-7b-3p	GGAAGGCAGTAGGTTGTATAG	TTGGAGCCAAGGGTTCAGAGACTCAGGGCCCCAGCACTAAGGAAGGCAGTAGGTTGTATAGCTGGTAATAAGTACTGTGTACAGAATTCTGCTACCTCACT
full_single_5	hsa-let-7b-5p	ACCACACAACCTACTACCTCA	TTGGAGCCAAGGGTTCAGAGACTCAGGGCCCCAGCCCTAAACCACACAACCTACTACCTCACTGGTAATAAGTACTGTGTACAGAATTCTGCTACCTCACT
full_single_6	hsa-let-7c-3p	GAAAGCTAGAAGGTTGTACAG	TTGGAGCCAAGGGTTCAGAGACTCAGGGCCCCAGCACTAAGAAAGCTAGAAGGTTGTACAGCTGGTAATAAGTACTGTGTACAGAATTCTGCTACCTCACT
full_single_7	hsa-let-7c-5p	ACCATACAACCTACTACCTCA	TTGGAGCCAAGGGTTCAGAGACTCAGGGCCCCAGCCCTAAACCATACAACCTACTACCTCACTGGTAATAAGTACTGTGTACAGAATTCTGCTACCTCACT
full_single_8	hsa-let-7d-3p	GAAAGGCAGCAGGTCGTATAG	TTGGAGCCAAGGGTTCAGAGACTCAGGGCCCCAGCACTAAGAAAGGCAGCAGGTCGTATAGCTGGTAATAAGTACTGTGTACAGAATTCTGCTACCTCACT
full_single_9	hsa-let-7d-5p	ACTATGCAACCTACTACCTCT	TTGGAGCCAAGGGTTCAGAGACTCAGGGCCCCAGCCCTAAACTATGCAACCTACTACCTCTCTGGTAATAAGTACTGTGTACAGAATTCTGCTACCTCACT
full_single_10	hsa-let-7e-3p	GAAAGCTAGGAGGCCGTATAG	TTGGAGCCAAGGGTTCAGAGACTCAGGGCCCCAGCACTAAGAAAGCTAGGAGGCCGTATAGCTGGTAATAAGTACTGTGTACAGAATTCTGCTACCTCACT
full_single_11	hsa-let-7e-5p	ACTATACAACCTCCTACCTCA	TTGGAGCCAAGGGTTCAGAGACTCAGGGCCCCAGCCCTAAACTATACAACCTCCTACCTCACTGGTAATAAGTACTGTGTACAGAATTCTGCTACCTCACT
full_single_12	hsa-let-7f-1-3p	GGAAGGCAATAGATTGTATAG	TTGGAGCCAAGGGTTCAGAGACTCAGGGCCCCAGCACTAAGGAAGGCAATAGATTGTATAGCTGGTAATAAGTACTGTGTACAGAATTCTGCTACCTCACT
full_single_13	hsa-let-7f-2-3p	GAAAGACAGTAGACTGTATAG	TTGGAGCCAAGGGTTCAGAGACTCAGGGCCCCAGCACTAAGAAAGACAGTAGACTGTATAGCTGGTAATAAGTACTGTGTACAGAATTCTGCTACCTCACT
full_single_14	hsa-let-7f-5p	ACTATACAATCTACTACCTCA	TTGGAGCCAAGGGTTCAGAGACTCAGGGCCCCAGCCCTAAACTATACAATCTACTACCTCACTGGTAATAAGTACTGTGTACAGAATTCTGCTACCTCACT
full_single_15	hsa-let-7g-3p	GCAAGGCAGTGGCCTGTACAG	TTGGAGCCAAGGGTTCAGAGACTCAGGGCCCCAGCACTAAGCAAGGCAGTGGCCTGTACAGCTGGTAATAAGTACTGTGTACAGAATTCTGCTACCTCACT
full_single_16	hsa-let-7g-5p	ACTGTACAAACTACTACCTCA	TTGGAGCCAAGGGTTCAGAGACTCAGGGCCCCAGCCCTAAACTGTACAAACTACTACCTCACTGGTAATAAGTACTGTGTACAGAATTCTGCTACCTCACT
full_single_17	hsa-let-7i-3p	GCAAGGCAGTAGCTTGCGCAG	TTGGAGCCAAGGGTTCAGAGACTCAGGGCCCCAGCACTAAGCAAGGCAGTAGCTTGCGCAGCTGGTAATAAGTACTGTGTACAGAATTCTGCTACCTCACT
full_single_18	hsa-let-7i-5p	ACAGCACAAACTACTACCTCA	TTGGAGCCAAGGGTTCAGAGACTCAGGGCCCCAGCCCTAAACAGCACAAACTACTACCTCACTGGTAATAAGTACTGTGTACAGAATTCTGCTACCTCACT
full_single_19	hsa-miR-98-3p	GGAAAGTAGTAAGTTGTATAG	TTGGAGCCAAGGGTTCAGAGACTCAGGGCCCCAGCACTAAGGAAAGTAGTAAGTTGTATAGCTGGTAATAAGTACTGTGTACAGAATTCTGCTACCTCACT
full_single_20	hsa-miR-98-5p	ACAATACAACTTACTACCTCA	TTGGAGCCAAGGGTTCAGAGACTCAGGGCCCCAGCCCTAAACAATACAACTTACTACCTCACTGGTAATAAGTACTGTGTACAGAATTCTGCTACCTCACT
full_single_21	hsa-miR-100-5p	ACAAGTTCGGATCTACGGGTT	TTGGAGCCAAGGGTTCAGAGACTCAGGGCCCCAGCCCTAAACAAGTTCGGATCTACGGGTTCTGGTAATAAGTACTGTGTACAGAATTCTGCTACCTCACT
full_single_22	hsa-miR-10a-5p	CAAATTCGGATCTACAGGGTA	TTGGAGCCAAGGGTTCAGAGACTCAGGGCCCCAGCACTAACAAATTCGGATCTACAGGGTACTGGTAATAAGTACTGTGTACAGAATTCTGCTACCTCACT
full_single_23	hsa-miR-125a-5p	CAGGTTAAAGGGTCTCAGGGA	TTGGAGCCAAGGGTTCAGAGACTCAGGGCCCCAGCACTAACAGGTTAAAGGGTCTCAGGGACTGGTAATAAGTACTGTGTACAGAATTCTGCTACCTCACT
full_single_24	hsa-miR-125b-5p	CACAAGTTAGGGTCTCAGGGA	TTGGAGCCAAGGGTTCAGAGACTCAGGGCCCCAGCACTAACACAAGTTAGGGTCTCAGGGACTGGTAATAAGTACTGTGTACAGAATTCTGCTACCTCACT
full_single_25	hsa-miR-99a-5p	ACAAGATCGGATCTACGGGTT	TTGGAGCCAAGGGTTCAGAGACTCAGGGCCCCAGCCCTAAACAAGATCGGATCTACGGGTTCTGGTAATAAGTACTGTGTACAGAATTCTGCTACCTCACT
full_single_26	hsa-miR-99b-5p	GCAAGGTCGGTTCTACGGGTG	TTGGAGCCAAGGGTTCAGAGACTCAGGGCCCCAGCACTAAGCAAGGTCGGTTCTACGGGTGCTGGTAATAAGTACTGTGTACAGAATTCTGCTACCTCACT
full_single_27	hsa-miR-101-3p	TTCAGTTATCACAGTACTGTA	TTGGAGCCAAGGGTTCAGAGACTCAGGGCCCCAGCACTAATTCAGTTATCACAGTACTGTACTGGTAATAAGTACTGTGTACAGAATTCTGCTACCTCACT
full_single_28	hsa-miR-103a-3p	ATAGCCCTGTACAATGCTGCT	TTGGAGCCAAGGGTTCAGAGACTCAGGGCCCCAGCACTAATAGCCCTGTACAATGCTGCTCCTGGTAATAAGTACTGTGTACAGAATTCTGCTACCTCACT
full_single_29	hsa-miR-122-3p	ATTTAGTGTGATAATGGCGTT	TTGGAGCCAAGGGTTCAGAGACTCAGGGCCCCAGCACTAATTTAGTGTGATAATGGCGTTCCTGGTAATAAGTACTGTGTACAGAATTCTGCTACCTCACT
full_single_30	hsa-miR-122-5p	AAACACCATTGTCACACTCCA	TTGGAGCCAAGGGTTCAGAGACTCAGGGCCCCAGCCCTAAAAACACCATTGTCACACTCCACTGGTAATAAGTACTGTGTACAGAATTCTGCTACCTCACT
full_single_31	hsa-miR-124-3p	TGGCATTCACCGCGTGCCTTA	TTGGAGCCAAGGGTTCAGAGACTCAGGGCCCCAGCACTACTGGCATTCACCGCGTGCCTTACTGGTAATAAGTACTGTGTACAGAATTCTGCTACCTCACT
full_single_32	hsa-miR-126-3p	GCATTATTACTCACGGTACGA	TTGGAGCCAAGGGTTCAGAGACTCAGGGCCCCAGCACTAAGCATTATTACTCACGGTACGACTGGTAATAAGTACTGTGTACAGAATTCTGCTACCTCACT
full_single_33	hsa-miR-128-3p	AAAGAGACCGGTTCACTGTGA	TTGGAGCCAAGGGTTCAGAGACTCAGGGCCCCAGCCCTAAAAAGAGACCGGTTCACTGTGACTGGTAATAAGTACTGTGTACAGAATTCTGCTACCTCACT
full_single_34	hsa-miR-130a-3p	TGCCCTTTTAACATTGCACTG	TTGGAGCCAAGGGTTCAGAGACTCAGGGCCCCAGCACTACTGCCCTTTTAACATTGCACTGCTGGTAATAAGTACTGTGTACAGAATTCTGCTACCTCACT
full_single_35	hsa-miR-130b-3p	TGCCCTTTCATCATTGCACTG	TTGGAGCCAAGGGTTCAGAGACTCAGGGCCCCAGCACTACTGCCCTTTCATCATTGCACTGCTGGTAATAAGTACTGTGTACAGAATTCTGCTACCTCACT
full_single_36	hsa-miR-301a-3p	TTTGACAATACTATTGCACTG	TTGGAGCCAAGGGTTCAGAGACTCAGGGCCCCAGCACTAATTTGACAATACTATTGCACTGCTGGTAATAAGTACTGTGTACAGAATTCTGCTACCTCACT
full_single_37	hsa-miR-135b-5p	ACATAGGAATGAAAAGCCATA	TTGGAGCCAAGGGTTCAGAGACTCAGGGCCCCAGCACTACATAGGAATGAAAAGCCATACCCTGGTAATAAGTACTGTGTACAGAATTCTGCTACCTCACT
full_single_38	hsa-miR-137-3p	ACGCGTATTCTTAAGCAATAA	TTGGAGCCAAGGGTTCAGAGACTCAGGGCCCCAGCCCTAAACGCGTATTCTTAAGCAATAACTGGTAATAAGTACTGTGTACAGAATTCTGCTACCTCACT
full_single_39	hsa-miR-142-3p	CATAAAGTAGGAAACACTACA	TTGGAGCCAAGGGTTCAGAGACTCAGGGCCCCAGCACTAACATAAAGTAGGAAACACTACACTGGTAATAAGTACTGTGTACAGAATTCTGCTACCTCACT
full_single_40	hsa-miR-142-5p	AGTAGTGCTTTCTACTTTATG	TTGGAGCCAAGGGTTCAGAGACTCAGGGCCCCAGCCCTAAAGTAGTGCTTTCTACTTTATGCTGGTAATAAGTACTGTGTACAGAATTCTGCTACCTCACT
full_single_41	hsa-miR-146a-5p	ACCCATGGAATTCAGTTCTCA	TTGGAGCCAAGGGTTCAGAGACTCAGGGCCCCAGCACTAACCCATGGAATTCAGTTCTCACCTGGTAATAAGTACTGTGTACAGAATTCTGCTACCTCACT
full_single_42	hsa-miR-146b-5p	GCCTATGGAATTCAGTTCTCA	TTGGAGCCAAGGGTTCAGAGACTCAGGGCCCCAGCACTAGCCTATGGAATTCAGTTCTCACCTGGTAATAAGTACTGTGTACAGAATTCTGCTACCTCACT
full_single_43	hsa-miR-148a-3p	CAAAGTTCTGTAGTGCACTGA	TTGGAGCCAAGGGTTCAGAGACTCAGGGCCCCAGCACTAACAAAGTTCTGTAGTGCACTGACTGGTAATAAGTACTGTGTACAGAATTCTGCTACCTCACT
full_single_44	hsa-miR-15a-5p	ACAAACCATTATGTGCTGCTA	TTGGAGCCAAGGGTTCAGAGACTCAGGGCCCCAGCACTAACAAACCATTATGTGCTGCTACCTGGTAATAAGTACTGTGTACAGAATTCTGCTACCTCACT
full_single_45	hsa-miR-15b-5p	GTAAACCATGATGTGCTGCTA	TTGGAGCCAAGGGTTCAGAGACTCAGGGCCCCAGCACTCGTAAACCATGATGTGCTGCTACCTGGTAATAAGTACTGTGTACAGAATTCTGCTACCTCACT
full_single_46	hsa-miR-16-5p	GCCAATATTTACGTGCTGCTA	TTGGAGCCAAGGGTTCAGAGACTCAGGGCCCCAGCACTAAGCCAATATTTACGTGCTGCTACTGGTAATAAGTACTGTGTACAGAATTCTGCTACCTCACT
full_single_47	hsa-miR-494-3p	AGGTTTCCCGTGTATGTTTCA	TTGGAGCCAAGGGTTCAGAGACTCAGGGCCCCAGCACTAAGGTTTCCCGTGTATGTTTCACCTGGTAATAAGTACTGTGTACAGAATTCTGCTACCTCACT
full_single_48	hsa-miR-106a-3p	TAAGAAGTGCTTACATTGCAG	TTGGAGCCAAGGGTTCAGAGACTCAGGGCCCCAGCACTAATAAGAAGTGCTTACATTGCAGCTGGTAATAAGTACTGTGTACAGAATTCTGCTACCTCACT
full_single_49	hsa-miR-106a-5p	ACCTGCACTGTAAGCACTTTT	TTGGAGCCAAGGGTTCAGAGACTCAGGGCCCCAGCCCTAAACCTGCACTGTAAGCACTTTTCTGGTAATAAGTACTGTGTACAGAATTCTGCTACCTCACT
full_single_50	hsa-miR-106b-3p	CAGCAAGTACCCACAGTGCGG	TTGGAGCCAAGGGTTCAGAGACTCAGGGCCCCAGCACTAACAGCAAGTACCCACAGTGCGGCTGGTAATAAGTACTGTGTACAGAATTCTGCTACCTCACT
full_single_51	hsa-miR-106b-5p	ATCTGCACTGTCAGCACTTTA	TTGGAGCCAAGGGTTCAGAGACTCAGGGCCCCAGCCCTAAATCTGCACTGTCAGCACTTTACTGGTAATAAGTACTGTGTACAGAATTCTGCTACCTCACT
full_single_52	hsa-miR-17-3p	TACAAGTGCCTTCACTGCAGT	TTGGAGCCAAGGGTTCAGAGACTCAGGGCCCCAGCACTAATACAAGTGCCTTCACTGCAGTCTGGTAATAAGTACTGTGTACAGAATTCTGCTACCTCACT
full_single_53	hsa-miR-17-5p	ACCTGCACTGTAAGCACTTTG	TTGGAGCCAAGGGTTCAGAGACTCAGGGCCCCAGCCCTAAACCTGCACTGTAAGCACTTTGCTGGTAATAAGTACTGTGTACAGAATTCTGCTACCTCACT
full_single_54	hsa-miR-18a-3p	AGAAGGAGCACTTAGGGCAGT	TTGGAGCCAAGGGTTCAGAGACTCAGGGCCCCAGCCCTAAAGAAGGAGCACTTAGGGCAGTCTGGTAATAAGTACTGTGTACAGAATTCTGCTACCTCACT
full_single_55	hsa-miR-18a-5p	ATCTGCACTAGATGCACCTTA	TTGGAGCCAAGGGTTCAGAGACTCAGGGCCCCAGCACTATCTGCACTAGATGCACCTTACCCTGGTAATAAGTACTGTGTACAGAATTCTGCTACCTCACT
full_single_56	hsa-miR-18b-3p	CCAGAAGGGGCATTTAGGGCA	TTGGAGCCAAGGGTTCAGAGACTCAGGGCCCCAGCACTAACCAGAAGGGGCATTTAGGGCACTGGTAATAAGTACTGTGTACAGAATTCTGCTACCTCACT
full_single_57	hsa-miR-18b-5p	AACTGCACTAGATGCACCTTA	TTGGAGCCAAGGGTTCAGAGACTCAGGGCCCCAGCACTAACTGCACTAGATGCACCTTACCCTGGTAATAAGTACTGTGTACAGAATTCTGCTACCTCACT
full_single_58	hsa-miR-20a-3p	TTTAAGTGCTCATAATGCAGT	TTGGAGCCAAGGGTTCAGAGACTCAGGGCCCCAGCACTTTTAAGTGCTCATAATGCAGTCCCTGGTAATAAGTACTGTGTACAGAATTCTGCTACCTCACT
full_single_59	hsa-miR-20a-5p	ACCTGCACTATAAGCACTTTA	TTGGAGCCAAGGGTTCAGAGACTCAGGGCCCCAGCCCTAAACCTGCACTATAAGCACTTTACTGGTAATAAGTACTGTGTACAGAATTCTGCTACCTCACT
full_single_60	hsa-miR-20b-3p	TGGAAGTGCCCATACTACAGT	TTGGAGCCAAGGGTTCAGAGACTCAGGGCCCCAGCACTACTGGAAGTGCCCATACTACAGTCTGGTAATAAGTACTGTGTACAGAATTCTGCTACCTCACT
full_single_61	hsa-miR-20b-5p	ACCTGCACTATGAGCACTTTG	TTGGAGCCAAGGGTTCAGAGACTCAGGGCCCCAGCCCTAAACCTGCACTATGAGCACTTTGCTGGTAATAAGTACTGTGTACAGAATTCTGCTACCTCACT
full_single_62	hsa-miR-93-3p	GGGAAGTGCTAGCTCAGCAGT	TTGGAGCCAAGGGTTCAGAGACTCAGGGCCCCAGCACTAAGGGAAGTGCTAGCTCAGCAGTCTGGTAATAAGTACTGTGTACAGAATTCTGCTACCTCACT
full_single_63	hsa-miR-93-5p	ACCTGCACGAACAGCACTTTG	TTGGAGCCAAGGGTTCAGAGACTCAGGGCCCCAGCCCTAAACCTGCACGAACAGCACTTTGCTGGTAATAAGTACTGTGTACAGAATTCTGCTACCTCACT
full_single_64	hsa-miR-181a-5p	TCACCGACAGCGTTGAATGTT	TTGGAGCCAAGGGTTCAGAGACTCAGGGCCCCAGCACTATCACCGACAGCGTTGAATGTTCCTGGTAATAAGTACTGTGTACAGAATTCTGCTACCTCACT
full_single_65	hsa-miR-181b-5p	CCACCGACAGCAATGAATGTT	TTGGAGCCAAGGGTTCAGAGACTCAGGGCCCCAGCACTAACCACCGACAGCAATGAATGTTCTGGTAATAAGTACTGTGTACAGAATTCTGCTACCTCACT
full_single_66	hsa-miR-19a-3p	AGTTTTGCATAGATTTGCACA	TTGGAGCCAAGGGTTCAGAGACTCAGGGCCCCAGCCCTAAAGTTTTGCATAGATTTGCACACTGGTAATAAGTACTGTGTACAGAATTCTGCTACCTCACT
full_single_67	hsa-miR-19b-3p	AGTTTTGCATGGATTTGCACA	TTGGAGCCAAGGGTTCAGAGACTCAGGGCCCCAGCACTAGTTTTGCATGGATTTGCACACCCTGGTAATAAGTACTGTGTACAGAATTCTGCTACCTCACT
full_single_68	hsa-miR-192-5p	GGCTGTCAATTCATAGGTCAG	TTGGAGCCAAGGGTTCAGAGACTCAGGGCCCCAGCACTAAGGCTGTCAATTCATAGGTCAGCTGGTAATAAGTACTGTGTACAGAATTCTGCTACCTCACT
full_single_69	hsa-miR-193b-3p	GCGGGACTTTGAGGGCCAGTT	TTGGAGCCAAGGGTTCAGAGACTCAGGGCCCCAGCACTAAGCGGGACTTTGAGGGCCAGTTCTGGTAATAAGTACTGTGTACAGAATTCTGCTACCTCACT
full_single_70	hsa-miR-194-5p	CCACATGGAGTTGCTGTTACA	TTGGAGCCAAGGGTTCAGAGACTCAGGGCCCCAGCACTACCACATGGAGTTGCTGTTACACCTGGTAATAAGTACTGTGTACAGAATTCTGCTACCTCACT
full_single_71	hsa-miR-196a-5p	CCAACAACATGAAACTACCTA	TTGGAGCCAAGGGTTCAGAGACTCAGGGCCCCAGCACTCCAACAACATGAAACTACCTACCCTGGTAATAAGTACTGTGTACAGAATTCTGCTACCTCACT
full_single_72	hsa-miR-196b-5p	CCAACAACAGGAAACTACCTA	TTGGAGCCAAGGGTTCAGAGACTCAGGGCCCCAGCACTAACCAACAACAGGAAACTACCTACTGGTAATAAGTACTGTGTACAGAATTCTGCTACCTCACT
full_single_73	hsa-miR-199a-5p	ACAGGTAGTCTGAACACTGGG	TTGGAGCCAAGGGTTCAGAGACTCAGGGCCCCAGCCCTAAACAGGTAGTCTGAACACTGGGCTGGTAATAAGTACTGTGTACAGAATTCTGCTACCTCACT
full_single_74	hsa-miR-203a-3p	TAGTGGTCCTAAACATTTCAC	TTGGAGCCAAGGGTTCAGAGACTCAGGGCCCCAGCACTAATAGTGGTCCTAAACATTTCACCTGGTAATAAGTACTGTGTACAGAATTCTGCTACCTCACT
full_single_75	hsa-miR-205-5p	AGACTCCGGTGGAATGAAGGA	TTGGAGCCAAGGGTTCAGAGACTCAGGGCCCCAGCACTAAGACTCCGGTGGAATGAAGGACCTGGTAATAAGTACTGTGTACAGAATTCTGCTACCTCACT
full_single_76	hsa-miR-21-3p	ACAGCCCATCGACTGGTGTTG	TTGGAGCCAAGGGTTCAGAGACTCAGGGCCCCAGCCCTAAACAGCCCATCGACTGGTGTTGCTGGTAATAAGTACTGTGTACAGAATTCTGCTACCTCACT
full_single_77	hsa-miR-21-5p	CAACATCAGTCTGATAAGCTA	TTGGAGCCAAGGGTTCAGAGACTCAGGGCCCCAGCACTAACAACATCAGTCTGATAAGCTACTGGTAATAAGTACTGTGTACAGAATTCTGCTACCTCACT
full_single_78	hsa-miR-210-3p	CAGCCGCTGTCACACGCACAG	TTGGAGCCAAGGGTTCAGAGACTCAGGGCCCCAGCACTAACAGCCGCTGTCACACGCACAGCTGGTAATAAGTACTGTGTACAGAATTCTGCTACCTCACT
full_single_79	hsa-miR-214-3p	CTGCCTGTCTGTGCCTGCTGT	TTGGAGCCAAGGGTTCAGAGACTCAGGGCCCCAGCACTAACTGCCTGTCTGTGCCTGCTGTCTGGTAATAAGTACTGTGTACAGAATTCTGCTACCTCACT
full_single_80	hsa-miR-218-5p	ACATGGTTAGATCAAGCACAA	TTGGAGCCAAGGGTTCAGAGACTCAGGGCCCCAGCACTACATGGTTAGATCAAGCACAACCCTGGTAATAAGTACTGTGTACAGAATTCTGCTACCTCACT
full_single_81	hsa-miR-22-3p	CAGTTCTTCAACTGGCAGCTT	TTGGAGCCAAGGGTTCAGAGACTCAGGGCCCCAGCACTAACAGTTCTTCAACTGGCAGCTTCTGGTAATAAGTACTGTGTACAGAATTCTGCTACCTCACT
full_single_82	hsa-miR-221-3p	AACCCAGCAGACAATGTAGCT	TTGGAGCCAAGGGTTCAGAGACTCAGGGCCCCAGCCCTAAACCCAGCAGACAATGTAGCTCCTGGTAATAAGTACTGTGTACAGAATTCTGCTACCTCACT
full_single_83	hsa-miR-222-3p	ACCCAGTAGCCAGATGTAGCT	TTGGAGCCAAGGGTTCAGAGACTCAGGGCCCCAGCACTAACCCAGTAGCCAGATGTAGCTCCTGGTAATAAGTACTGTGTACAGAATTCTGCTACCTCACT
full_single_84	hsa-miR-223-3p	GGGGTATTTGACAAACTGACA	TTGGAGCCAAGGGTTCAGAGACTCAGGGCCCCAGCACTAAGGGGTATTTGACAAACTGACACTGGTAATAAGTACTGTGTACAGAATTCTGCTACCTCACT
full_single_85	hsa-miR-224-5p	ACGGAACCACTAGTGACTTGA	TTGGAGCCAAGGGTTCAGAGACTCAGGGCCCCAGCCCTAAACGGAACCACTAGTGACTTGACTGGTAATAAGTACTGTGTACAGAATTCTGCTACCTCACT
full_single_86	hsa-miR-23a-3p	GGAAATCCCTGGCAATGTGAT	TTGGAGCCAAGGGTTCAGAGACTCAGGGCCCCAGCACTGGAAATCCCTGGCAATGTGATCCCTGGTAATAAGTACTGTGTACAGAATTCTGCTACCTCACT
full_single_87	hsa-miR-24-3p	TGTTCCTGCTGAACTGAGCCA	TTGGAGCCAAGGGTTCAGAGACTCAGGGCCCCAGCACTACTGTTCCTGCTGAACTGAGCCACTGGTAATAAGTACTGTGTACAGAATTCTGCTACCTCACT
full_single_88	hsa-miR-25-3p	CAGACCGAGACAAGTGCAATG	TTGGAGCCAAGGGTTCAGAGACTCAGGGCCCCAGCACTAACAGACCGAGACAAGTGCAATGCTGGTAATAAGTACTGTGTACAGAATTCTGCTACCTCACT
full_single_89	hsa-miR-92a-3p	CAGGCCGGGACAAGTGCAATA	TTGGAGCCAAGGGTTCAGAGACTCAGGGCCCCAGCACTAACAGGCCGGGACAAGTGCAATACTGGTAATAAGTACTGTGTACAGAATTCTGCTACCTCACT
full_single_90	hsa-miR-26a-5p	GCCTATCCTGGATTACTTGAA	TTGGAGCCAAGGGTTCAGAGACTCAGGGCCCCAGCACTAAGCCTATCCTGGATTACTTGAACTGGTAATAAGTACTGTGTACAGAATTCTGCTACCTCACT
full_single_91	hsa-miR-26b-5p	ACCTATCCTGAATTACTTGAA	TTGGAGCCAAGGGTTCAGAGACTCAGGGCCCCAGCCCTAAACCTATCCTGAATTACTTGAACTGGTAATAAGTACTGTGTACAGAATTCTGCTACCTCACT
full_single_92	hsa-miR-27a-3p	GCGGAACTTAGCCACTGTGAA	TTGGAGCCAAGGGTTCAGAGACTCAGGGCCCCAGCACTAAGCGGAACTTAGCCACTGTGAACTGGTAATAAGTACTGTGTACAGAATTCTGCTACCTCACT
full_single_93	hsa-miR-27b-3p	GCAGAACTTAGCCACTGTGAA	TTGGAGCCAAGGGTTCAGAGACTCAGGGCCCCAGCACTAAGCAGAACTTAGCCACTGTGAACTGGTAATAAGTACTGTGTACAGAATTCTGCTACCTCACT
full_single_94	hsa-miR-28-5p	TCAATAGACTGTGAGCTCCTT	TTGGAGCCAAGGGTTCAGAGACTCAGGGCCCCAGCACTAATCAATAGACTGTGAGCTCCTTCTGGTAATAAGTACTGTGTACAGAATTCTGCTACCTCACT
full_single_95	hsa-miR-29a-3p	AACCGATTTCAGATGGTGCTA	TTGGAGCCAAGGGTTCAGAGACTCAGGGCCCCAGCCCTAAAACCGATTTCAGATGGTGCTACTGGTAATAAGTACTGTGTACAGAATTCTGCTACCTCACT
full_single_96	hsa-miR-29b-3p	CACTGATTTCAAATGGTGCTA	TTGGAGCCAAGGGTTCAGAGACTCAGGGCCCCAGCACTAACACTGATTTCAAATGGTGCTACTGGTAATAAGTACTGTGTACAGAATTCTGCTACCTCACT
full_single_97	hsa-miR-29c-3p	AACCGATTTCAAATGGTGCTA	TTGGAGCCAAGGGTTCAGAGACTCAGGGCCCCAGCCCTAAAACCGATTTCAAATGGTGCTACTGGTAATAAGTACTGTGTACAGAATTCTGCTACCTCACT
full_single_98	hsa-miR-30a-5p	TTCCAGTCGAGGATGTTTACA	TTGGAGCCAAGGGTTCAGAGACTCAGGGCCCCAGCACTAATTCCAGTCGAGGATGTTTACACTGGTAATAAGTACTGTGTACAGAATTCTGCTACCTCACT
full_single_99	hsa-miR-30b-5p	GCTGAGTGTAGGATGTTTACA	TTGGAGCCAAGGGTTCAGAGACTCAGGGCCCCAGCACTAAGCTGAGTGTAGGATGTTTACACTGGTAATAAGTACTGTGTACAGAATTCTGCTACCTCACT
full_single_100	hsa-miR-30c-5p	TGAGAGTGTAGGATGTTTACA	TTGGAGCCAAGGGTTCAGAGACTCAGGGCCCCAGCACTACTGAGAGTGTAGGATGTTTACACTGGTAATAAGTACTGTGTACAGAATTCTGCTACCTCACT
full_single_101	hsa-miR-30e-5p	TTCCAGTCAAGGATGTTTACA	TTGGAGCCAAGGGTTCAGAGACTCAGGGCCCCAGCACTAATTCCAGTCAAGGATGTTTACACTGGTAATAAGTACTGTGTACAGAATTCTGCTACCTCACT
full_single_102	hsa-miR-302a-3p	ACCAAAACATGGAAGCACTTA	TTGGAGCCAAGGGTTCAGAGACTCAGGGCCCCAGCACTACCAAAACATGGAAGCACTTACCCTGGTAATAAGTACTGTGTACAGAATTCTGCTACCTCACT
full_single_103	hsa-miR-302a-5p	CAAGTACATCCACGTTTAAGT	TTGGAGCCAAGGGTTCAGAGACTCAGGGCCCCAGCACTAACAAGTACATCCACGTTTAAGTCTGGTAATAAGTACTGTGTACAGAATTCTGCTACCTCACT
full_single_104	hsa-miR-31-3p	TGGCAATATGTTGGCATAGCA	TTGGAGCCAAGGGTTCAGAGACTCAGGGCCCCAGCACTCTGGCAATATGTTGGCATAGCACCTGGTAATAAGTACTGTGTACAGAATTCTGCTACCTCACT
full_single_105	hsa-miR-31-5p	AGCTATGCCAGCATCTTGCCT	TTGGAGCCAAGGGTTCAGAGACTCAGGGCCCCAGCACTAAGCTATGCCAGCATCTTGCCTCCTGGTAATAAGTACTGTGTACAGAATTCTGCTACCTCACT
full_single_106	hsa-miR-320a-3p	CGCCCTCTCAACCCAGCTTTT	TTGGAGCCAAGGGTTCAGAGACTCAGGGCCCCAGCACTAACGCCCTCTCAACCCAGCTTTTCTGGTAATAAGTACTGTGTACAGAATTCTGCTACCTCACT
full_single_107	hsa-miR-424-5p	TCAAAACATGAATTGCTGCTG	TTGGAGCCAAGGGTTCAGAGACTCAGGGCCCCAGCACTATCAAAACATGAATTGCTGCTGCCTGGTAATAAGTACTGTGTACAGAATTCTGCTACCTCACT
full_single_108	hsa-miR-324-3p	AGCAGCACCTGGGGCAGTGGG	TTGGAGCCAAGGGTTCAGAGACTCAGGGCCCCAGCCCTAAAGCAGCACCTGGGGCAGTGGGCTGGTAATAAGTACTGTGTACAGAATTCTGCTACCTCACT
full_single_109	hsa-miR-329-3p	AAGAGGTTAACCAGGTGTGTT	TTGGAGCCAAGGGTTCAGAGACTCAGGGCCCCAGCCCTAAAAGAGGTTAACCAGGTGTGTTCTGGTAATAAGTACTGTGTACAGAATTCTGCTACCTCACT
full_single_110	hsa-miR-34a-3p	GGGCAGTATACTTGCTGATTG	TTGGAGCCAAGGGTTCAGAGACTCAGGGCCCCAGCACTAAGGGCAGTATACTTGCTGATTGCTGGTAATAAGTACTGTGTACAGAATTCTGCTACCTCACT
full_single_111	hsa-miR-34a-5p	CAACCAGCTAAGACACTGCCA	TTGGAGCCAAGGGTTCAGAGACTCAGGGCCCCAGCACTAACAACCAGCTAAGACACTGCCACTGGTAATAAGTACTGTGTACAGAATTCTGCTACCTCACT
full_single_112	hsa-miR-34b-3p	TGGCAGTGGAGTTAGTGATTG	TTGGAGCCAAGGGTTCAGAGACTCAGGGCCCCAGCACTACTGGCAGTGGAGTTAGTGATTGCTGGTAATAAGTACTGTGTACAGAATTCTGCTACCTCACT
full_single_113	hsa-miR-34b-5p	ATCAGCTAATGACACTGCCTA	TTGGAGCCAAGGGTTCAGAGACTCAGGGCCCCAGCACTATCAGCTAATGACACTGCCTACCCTGGTAATAAGTACTGTGTACAGAATTCTGCTACCTCACT
full_single_114	hsa-miR-34c-3p	CTGGCCGTGTGGTTAGTGATT	TTGGAGCCAAGGGTTCAGAGACTCAGGGCCCCAGCACTAACTGGCCGTGTGGTTAGTGATTCTGGTAATAAGTACTGTGTACAGAATTCTGCTACCTCACT
full_single_115	hsa-miR-34c-5p	AATCAGCTAACTACACTGCCT	TTGGAGCCAAGGGTTCAGAGACTCAGGGCCCCAGCCCTAAAATCAGCTAACTACACTGCCTCTGGTAATAAGTACTGTGTACAGAATTCTGCTACCTCACT
full_single_116	hsa-miR-342-3p	GGGTGCGATTTCTGTGTGAGA	TTGGAGCCAAGGGTTCAGAGACTCAGGGCCCCAGCACTAAGGGTGCGATTTCTGTGTGAGACTGGTAATAAGTACTGTGTACAGAATTCTGCTACCTCACT
full_single_117	hsa-miR-363-3p	ACAGATGGATACCGTGCAATT	TTGGAGCCAAGGGTTCAGAGACTCAGGGCCCCAGCACTAACAGATGGATACCGTGCAATTCCTGGTAATAAGTACTGTGTACAGAATTCTGCTACCTCACT
full_single_118	hsa-miR-365a-3p	TAAGGATTTTTAGGGGCATTA	TTGGAGCCAAGGGTTCAGAGACTCAGGGCCCCAGCACTAATAAGGATTTTTAGGGGCATTACTGGTAATAAGTACTGTGTACAGAATTCTGCTACCTCACT
full_single_119	hsa-miR-374a-5p	ACTTATCAGGTTGTATTATAA	TTGGAGCCAAGGGTTCAGAGACTCAGGGCCCCAGCCCTAAACTTATCAGGTTGTATTATAACTGGTAATAAGTACTGTGTACAGAATTCTGCTACCTCACT
full_single_120	hsa-miR-374b-5p	ACTTAGCAGGTTGTATTATAT	TTGGAGCCAAGGGTTCAGAGACTCAGGGCCCCAGCCCTAAACTTAGCAGGTTGTATTATATCTGGTAATAAGTACTGTGTACAGAATTCTGCTACCTCACT
full_single_121	hsa-miR-375-3p	CACGCGAGCCGAACGAACAAA	TTGGAGCCAAGGGTTCAGAGACTCAGGGCCCCAGCACTAACACGCGAGCCGAACGAACAAACTGGTAATAAGTACTGTGTACAGAATTCTGCTACCTCACT
full_single_122	hsa-miR-378a-3p	CCTTCTGACTCCAAGTCCAGT	TTGGAGCCAAGGGTTCAGAGACTCAGGGCCCCAGCACTAACCTTCTGACTCCAAGTCCAGTCTGGTAATAAGTACTGTGTACAGAATTCTGCTACCTCACT
full_single_123	hsa-miR-425-5p	AACGGGAGTGATCGTGTCATT	TTGGAGCCAAGGGTTCAGAGACTCAGGGCCCCAGCCCTAAAACGGGAGTGATCGTGTCATTCTGGTAATAAGTACTGTGTACAGAATTCTGCTACCTCACT
full_single_124	hsa-miR-512-3p	ACCTCAGCTATGACAGCACTT	TTGGAGCCAAGGGTTCAGAGACTCAGGGCCCCAGCCCTAAACCTCAGCTATGACAGCACTTCTGGTAATAAGTACTGTGTACAGAATTCTGCTACCTCACT
full_single_125	hsa-miR-512-5p	AAGTGCCCTCAAGGCTGAGTG	TTGGAGCCAAGGGTTCAGAGACTCAGGGCCCCAGCCCTAAAAGTGCCCTCAAGGCTGAGTGCTGGTAATAAGTACTGTGTACAGAATTCTGCTACCTCACT
full_single_126	hsa-miR-518c-3p	ACTCTAAAGAGAAGCGCTTTG	TTGGAGCCAAGGGTTCAGAGACTCAGGGCCCCAGCCCTAAACTCTAAAGAGAAGCGCTTTGCTGGTAATAAGTACTGTGTACAGAATTCTGCTACCTCACT
full_single_127	hsa-miR-518c-5p	GAAAGTGCTTCCCTCCAGAGA	TTGGAGCCAAGGGTTCAGAGACTCAGGGCCCCAGCACTAAGAAAGTGCTTCCCTCCAGAGACTGGTAATAAGTACTGTGTACAGAATTCTGCTACCTCACT
full_single_128	hsa-miR-518e-3p	CACTCTGAAGGGAAGCGCTTT	TTGGAGCCAAGGGTTCAGAGACTCAGGGCCCCAGCACTAACACTCTGAAGGGAAGCGCTTTCTGGTAATAAGTACTGTGTACAGAATTCTGCTACCTCACT
full_single_129	hsa-miR-519b-3p	ACCTCTAAAAGGATGCACTTT	TTGGAGCCAAGGGTTCAGAGACTCAGGGCCCCAGCCCTAAACCTCTAAAAGGATGCACTTTCTGGTAATAAGTACTGTGTACAGAATTCTGCTACCTCACT
full_single_130	hsa-miR-519c-3p	TCCTCTAAAAAGATGCACTTT	TTGGAGCCAAGGGTTCAGAGACTCAGGGCCCCAGCACTAATCCTCTAAAAAGATGCACTTTCTGGTAATAAGTACTGTGTACAGAATTCTGCTACCTCACT
full_single_131	hsa-miR-520a-3p	CAGTCCAAAGGGAAGCACTTT	TTGGAGCCAAGGGTTCAGAGACTCAGGGCCCCAGCACTAACAGTCCAAAGGGAAGCACTTTCTGGTAATAAGTACTGTGTACAGAATTCTGCTACCTCACT
full_single_132	hsa-miR-520a-5p	AGAAAGTACTTCCCTCTGGAG	TTGGAGCCAAGGGTTCAGAGACTCAGGGCCCCAGCCCTAAAGAAAGTACTTCCCTCTGGAGCTGGTAATAAGTACTGTGTACAGAATTCTGCTACCTCACT
full_single_133	hsa-miR-520b-3p	CCCTCTAAAAGGAAGCACTTT	TTGGAGCCAAGGGTTCAGAGACTCAGGGCCCCAGCACTAACCCTCTAAAAGGAAGCACTTTCTGGTAATAAGTACTGTGTACAGAATTCTGCTACCTCACT
full_single_134	hsa-miR-522-3p	CACTCTAAAGGGAACCATTTT	TTGGAGCCAAGGGTTCAGAGACTCAGGGCCCCAGCACTAACACTCTAAAGGGAACCATTTTCTGGTAATAAGTACTGTGTACAGAATTCTGCTACCTCACT
full_single_135	hsa-miR-526b-5p	AGAAAGTGCTTCCCTCAAGAG	TTGGAGCCAAGGGTTCAGAGACTCAGGGCCCCAGCCCTAAAGAAAGTGCTTCCCTCAAGAGCTGGTAATAAGTACTGTGTACAGAATTCTGCTACCTCACT
full_single_136	hsa-miR-574-5p	ACACTCACACACACACACTCA	TTGGAGCCAAGGGTTCAGAGACTCAGGGCCCCAGCCCTAAACACTCACACACACACACTCACTGGTAATAAGTACTGTGTACAGAATTCTGCTACCTCACT
full_single_137	hsa-miR-7-5p	AACAAAATCACTAGTCTTCCA	TTGGAGCCAAGGGTTCAGAGACTCAGGGCCCCAGCCCTAAAACAAAATCACTAGTCTTCCACTGGTAATAAGTACTGTGTACAGAATTCTGCTACCTCACT
full_single_138	hsa-miR-141-3p	CATCTTTACCAGACAGTGTTA	TTGGAGCCAAGGGTTCAGAGACTCAGGGCCCCAGCACTAACATCTTTACCAGACAGTGTTACTGGTAATAAGTACTGTGTACAGAATTCTGCTACCTCACT
full_single_139	hsa-miR-200a-3p	CATCGTTACCAGACAGTGTTA	TTGGAGCCAAGGGTTCAGAGACTCAGGGCCCCAGCACTAACATCGTTACCAGACAGTGTTACTGGTAATAAGTACTGTGTACAGAATTCTGCTACCTCACT
full_single_140	hsa-miR-200b-3p	CATCATTACCAGGCAGTATTA	TTGGAGCCAAGGGTTCAGAGACTCAGGGCCCCAGCACTAACATCATTACCAGGCAGTATTACTGGTAATAAGTACTGTGTACAGAATTCTGCTACCTCACT
full_single_141	hsa-miR-200c-3p	CATCATTACCCGGCAGTATTA	TTGGAGCCAAGGGTTCAGAGACTCAGGGCCCCAGCACTAACATCATTACCCGGCAGTATTACTGGTAATAAGTACTGTGTACAGAATTCTGCTACCTCACT
full_single_142	hsa-miR-429	CGGTTTTACCAGACAGTATTA	TTGGAGCCAAGGGTTCAGAGACTCAGGGCCCCAGCACTAACGGTTTTACCAGACAGTATTACTGGTAATAAGTACTGTGTACAGAATTCTGCTACCTCACT
full_single_143	hsa-miR-885-5p	GAGGCAGGGTAGTGTAATGGA	TTGGAGCCAAGGGTTCAGAGACTCAGGGCCCCAGCACTAGAGGCAGGGTAGTGTAATGGACCTGGTAATAAGTACTGTGTACAGAATTCTGCTACCTCACT
full_single_144	hsa-miR-9-5p	ATACAGCTAGATAACCAAAGA	TTGGAGCCAAGGGTTCAGAGACTCAGGGCCCCAGCCCTAAATACAGCTAGATAACCAAAGACTGGTAATAAGTACTGTGTACAGAATTCTGCTACCTCACT
full_single_145	hsa-miR-96-5p	CAAAAATGTGCTAGTGCCAAA	TTGGAGCCAAGGGTTCAGAGACTCAGGGCCCCAGCACTCAAAAATGTGCTAGTGCCAAACCCTGGTAATAAGTACTGTGTACAGAATTCTGCTACCTCACT
