## Supplementary material for "MicroRNA-directed control of complex mRNA stability patterns across cell types": Design of Library 1: 2_full_singleX2_context1.csv

Unnamed: 0	miRNA1	miRNA2	target1	target2	seq
full_singleX2_1	hsa-miR-224-5p	hsa-miR-224-5p	ACGGAACCACTAGTGACTTGA	ACGGAACCACTAGTGACTTGA	TTGGAGCCAAGGGTTCAGAGACTCAGGGACGGAACCACTAGTGACTTGACACACGGAACCACTAGTGACTTGAACTGTGTACAGAATTCTGCTACCTCACT
full_singleX2_2	hsa-miR-122-5p	hsa-miR-122-5p	AAACACCATTGTCACACTCCA	AAACACCATTGTCACACTCCA	TTGGAGCCAAGGGTTCAGAGACTCAGGGAAACACCATTGTCACACTCCACACAAACACCATTGTCACACTCCAACTGTGTACAGAATTCTGCTACCTCACT
full_singleX2_3	hsa-miR-329-3p	hsa-miR-329-3p	AAGAGGTTAACCAGGTGTGTT	AAGAGGTTAACCAGGTGTGTT	TTGGAGCCAAGGGTTCAGAGACTCAGGGAAGAGGTTAACCAGGTGTGTTCACAAGAGGTTAACCAGGTGTGTTACTGTGTACAGAATTCTGCTACCTCACT
full_singleX2_4	hsa-miR-18a-5p	hsa-miR-18a-5p	ATCTGCACTAGATGCACCTTA	ATCTGCACTAGATGCACCTTA	TTGGAGCCAAGGGTTCAGAGACTCAGATCTGCACTAGATGCACCTTAGACATCTGCACTAGATGCACCTTAGTACTGTGTACAGAATTCTGCTACCTCACT
full_singleX2_5	hsa-miR-20a-5p	hsa-miR-20a-5p	ACCTGCACTATAAGCACTTTA	ACCTGCACTATAAGCACTTTA	TTGGAGCCAAGGGTTCAGAGACTCAGGGACCTGCACTATAAGCACTTTACACACCTGCACTATAAGCACTTTAACTGTGTACAGAATTCTGCTACCTCACT
full_singleX2_6	hsa-miR-25-3p	hsa-miR-25-3p	CAGACCGAGACAAGTGCAATG	CAGACCGAGACAAGTGCAATG	TTGGAGCCAAGGGTTCAGAGACTCAGGGCAGACCGAGACAAGTGCAATGCACCAGACCGAGACAAGTGCAATGACTGTGTACAGAATTCTGCTACCTCACT
full_singleX2_7	hsa-miR-21-3p	hsa-miR-21-3p	ACAGCCCATCGACTGGTGTTG	ACAGCCCATCGACTGGTGTTG	TTGGAGCCAAGGGTTCAGAGACTCAGGGACAGCCCATCGACTGGTGTTGCACACAGCCCATCGACTGGTGTTGACTGTGTACAGAATTCTGCTACCTCACT
full_singleX2_8	hsa-miR-29a-3p	hsa-miR-29a-3p	AACCGATTTCAGATGGTGCTA	AACCGATTTCAGATGGTGCTA	TTGGAGCCAAGGGTTCAGAGACTCAGGGAACCGATTTCAGATGGTGCTACACAACCGATTTCAGATGGTGCTAACTGTGTACAGAATTCTGCTACCTCACT
full_singleX2_9	hsa-miR-31-3p	hsa-miR-31-3p	TGGCAATATGTTGGCATAGCA	TGGCAATATGTTGGCATAGCA	TTGGAGCCAAGGGTTCAGAGACTCAGGTGGCAATATGTTGGCATAGCAACCTGGCAATATGTTGGCATAGCATACTGTGTACAGAATTCTGCTACCTCACT
full_singleX2_10	hsa-miR-22-3p	hsa-miR-22-3p	CAGTTCTTCAACTGGCAGCTT	CAGTTCTTCAACTGGCAGCTT	TTGGAGCCAAGGGTTCAGAGACTCAGGGCAGTTCTTCAACTGGCAGCTTCACCAGTTCTTCAACTGGCAGCTTACTGTGTACAGAATTCTGCTACCTCACT
full_singleX2_11	hsa-miR-142-3p	hsa-miR-142-3p	CATAAAGTAGGAAACACTACA	CATAAAGTAGGAAACACTACA	TTGGAGCCAAGGGTTCAGAGACTCAGGGCATAAAGTAGGAAACACTACACACCATAAAGTAGGAAACACTACAACTGTGTACAGAATTCTGCTACCTCACT
full_singleX2_12	hsa-miR-192-5p	hsa-miR-192-5p	GGCTGTCAATTCATAGGTCAG	GGCTGTCAATTCATAGGTCAG	TTGGAGCCAAGGGTTCAGAGACTCAGGGGGCTGTCAATTCATAGGTCAGCACGGCTGTCAATTCATAGGTCAGACTGTGTACAGAATTCTGCTACCTCACT
full_singleX2_13	hsa-miR-7-5p	hsa-miR-7-5p	AACAAAATCACTAGTCTTCCA	AACAAAATCACTAGTCTTCCA	TTGGAGCCAAGGGTTCAGAGACTCAGGGAACAAAATCACTAGTCTTCCACACAACAAAATCACTAGTCTTCCAACTGTGTACAGAATTCTGCTACCTCACT
full_singleX2_14	hsa-miR-125b-5p	hsa-miR-125b-5p	CACAAGTTAGGGTCTCAGGGA	CACAAGTTAGGGTCTCAGGGA	TTGGAGCCAAGGGTTCAGAGACTCAGGGCACAAGTTAGGGTCTCAGGGACACCACAAGTTAGGGTCTCAGGGAACTGTGTACAGAATTCTGCTACCTCACT
full_singleX2_15	hsa-miR-23a-3p	hsa-miR-23a-3p	GGAAATCCCTGGCAATGTGAT	GGAAATCCCTGGCAATGTGAT	TTGGAGCCAAGGGTTCAGAGACTCAGGGAAATCCCTGGCAATGTGATCACGGAAATCCCTGGCAATGTGATCTACTGTGTACAGAATTCTGCTACCTCACT
full_singleX2_16	hsa-miR-196a-5p	hsa-miR-196a-5p	CCAACAACATGAAACTACCTA	CCAACAACATGAAACTACCTA	TTGGAGCCAAGGGTTCAGAGACTCAGCCAACAACATGAAACTACCTAGACCCAACAACATGAAACTACCTAGTACTGTGTACAGAATTCTGCTACCTCACT
full_singleX2_17	hsa-miR-126-3p	hsa-miR-126-3p	GCATTATTACTCACGGTACGA	GCATTATTACTCACGGTACGA	TTGGAGCCAAGGGTTCAGAGACTCAGGGGCATTATTACTCACGGTACGACACGCATTATTACTCACGGTACGAACTGTGTACAGAATTCTGCTACCTCACT
full_singleX2_18	hsa-miR-130b-3p	hsa-miR-130b-3p	TGCCCTTTCATCATTGCACTG	TGCCCTTTCATCATTGCACTG	TTGGAGCCAAGGGTTCAGAGACTCAGGGTGCCCTTTCATCATTGCACTGCACTGCCCTTTCATCATTGCACTGACTGTGTACAGAATTCTGCTACCTCACT
full_singleX2_19	hsa-miR-17-5p	hsa-miR-17-5p	ACCTGCACTGTAAGCACTTTG	ACCTGCACTGTAAGCACTTTG	TTGGAGCCAAGGGTTCAGAGACTCAGGGACCTGCACTGTAAGCACTTTGCACACCTGCACTGTAAGCACTTTGACTGTGTACAGAATTCTGCTACCTCACT
full_singleX2_20	hsa-miR-34a-3p	hsa-miR-34a-3p	GGGCAGTATACTTGCTGATTG	GGGCAGTATACTTGCTGATTG	TTGGAGCCAAGGGTTCAGAGACTCAGGGGGGCAGTATACTTGCTGATTGCACGGGCAGTATACTTGCTGATTGACTGTGTACAGAATTCTGCTACCTCACT
full_singleX2_21	hsa-miR-96-5p	hsa-miR-96-5p	CAAAAATGTGCTAGTGCCAAA	CAAAAATGTGCTAGTGCCAAA	TTGGAGCCAAGGGTTCAGAGACTCAGCAAAAATGTGCTAGTGCCAAAGACCAAAAATGTGCTAGTGCCAAAGTACTGTGTACAGAATTCTGCTACCTCACT
full_singleX2_22	hsa-miR-21-5p	hsa-miR-21-5p	CAACATCAGTCTGATAAGCTA	CAACATCAGTCTGATAAGCTA	TTGGAGCCAAGGGTTCAGAGACTCAGGGCAACATCAGTCTGATAAGCTACACCAACATCAGTCTGATAAGCTAACTGTGTACAGAATTCTGCTACCTCACT
full_singleX2_23	hsa-miR-494-3p	hsa-miR-494-3p	AGGTTTCCCGTGTATGTTTCA	AGGTTTCCCGTGTATGTTTCA	TTGGAGCCAAGGGTTCAGAGACTCAGGAGGTTTCCCGTGTATGTTTCAACAAGGTTTCCCGTGTATGTTTCATACTGTGTACAGAATTCTGCTACCTCACT
full_singleX2_24	hsa-miR-141-3p	hsa-miR-141-3p	CATCTTTACCAGACAGTGTTA	CATCTTTACCAGACAGTGTTA	TTGGAGCCAAGGGTTCAGAGACTCAGGGCATCTTTACCAGACAGTGTTACACCATCTTTACCAGACAGTGTTAACTGTGTACAGAATTCTGCTACCTCACT
full_singleX2_25	hsa-miR-16-5p	hsa-miR-16-5p	GCCAATATTTACGTGCTGCTA	GCCAATATTTACGTGCTGCTA	TTGGAGCCAAGGGTTCAGAGACTCAGGGGCCAATATTTACGTGCTGCTACACGCCAATATTTACGTGCTGCTAACTGTGTACAGAATTCTGCTACCTCACT
full_singleX2_26	hsa-miR-221-3p	hsa-miR-221-3p	AACCCAGCAGACAATGTAGCT	AACCCAGCAGACAATGTAGCT	TTGGAGCCAAGGGTTCAGAGACTCAGGAACCCAGCAGACAATGTAGCTACAAACCCAGCAGACAATGTAGCTTACTGTGTACAGAATTCTGCTACCTCACT
full_singleX2_27	hsa-miR-10a-5p	hsa-miR-10a-5p	CAAATTCGGATCTACAGGGTA	CAAATTCGGATCTACAGGGTA	TTGGAGCCAAGGGTTCAGAGACTCAGGGCAAATTCGGATCTACAGGGTACACCAAATTCGGATCTACAGGGTAACTGTGTACAGAATTCTGCTACCTCACT
full_singleX2_28	hsa-miR-103a-3p	hsa-miR-103a-3p	ATAGCCCTGTACAATGCTGCT	ATAGCCCTGTACAATGCTGCT	TTGGAGCCAAGGGTTCAGAGACTCAGGATAGCCCTGTACAATGCTGCTACAATAGCCCTGTACAATGCTGCTTACTGTGTACAGAATTCTGCTACCTCACT
full_singleX2_29	hsa-miR-34a-5p	hsa-miR-34a-5p	CAACCAGCTAAGACACTGCCA	CAACCAGCTAAGACACTGCCA	TTGGAGCCAAGGGTTCAGAGACTCAGGGCAACCAGCTAAGACACTGCCACACCAACCAGCTAAGACACTGCCAACTGTGTACAGAATTCTGCTACCTCACT
full_singleX2_30	hsa-miR-200c-3p	hsa-miR-200c-3p	CATCATTACCCGGCAGTATTA	CATCATTACCCGGCAGTATTA	TTGGAGCCAAGGGTTCAGAGACTCAGGGCATCATTACCCGGCAGTATTACACCATCATTACCCGGCAGTATTAACTGTGTACAGAATTCTGCTACCTCACT
full_singleX2_31	hsa-miR-218-5p	hsa-miR-218-5p	ACATGGTTAGATCAAGCACAA	ACATGGTTAGATCAAGCACAA	TTGGAGCCAAGGGTTCAGAGACTCAGACATGGTTAGATCAAGCACAAGACACATGGTTAGATCAAGCACAAGTACTGTGTACAGAATTCTGCTACCTCACT
full_singleX2_32	hsa-miR-223-3p	hsa-miR-223-3p	GGGGTATTTGACAAACTGACA	GGGGTATTTGACAAACTGACA	TTGGAGCCAAGGGTTCAGAGACTCAGGGGGGGTATTTGACAAACTGACACACGGGGTATTTGACAAACTGACAACTGTGTACAGAATTCTGCTACCTCACT
full_singleX2_33	hsa-miR-193b-3p	hsa-miR-193b-3p	GCGGGACTTTGAGGGCCAGTT	GCGGGACTTTGAGGGCCAGTT	TTGGAGCCAAGGGTTCAGAGACTCAGGGGCGGGACTTTGAGGGCCAGTTCACGCGGGACTTTGAGGGCCAGTTACTGTGTACAGAATTCTGCTACCTCACT
full_singleX2_34	hsa-miR-320a-3p	hsa-miR-320a-3p	CGCCCTCTCAACCCAGCTTTT	CGCCCTCTCAACCCAGCTTTT	TTGGAGCCAAGGGTTCAGAGACTCAGGGCGCCCTCTCAACCCAGCTTTTCACCGCCCTCTCAACCCAGCTTTTACTGTGTACAGAATTCTGCTACCTCACT
full_singleX2_35	hsa-miR-17-3p	hsa-miR-17-3p	TACAAGTGCCTTCACTGCAGT	TACAAGTGCCTTCACTGCAGT	TTGGAGCCAAGGGTTCAGAGACTCAGGGTACAAGTGCCTTCACTGCAGTCACTACAAGTGCCTTCACTGCAGTACTGTGTACAGAATTCTGCTACCTCACT
full_singleX2_36	hsa-miR-31-5p	hsa-miR-31-5p	AGCTATGCCAGCATCTTGCCT	AGCTATGCCAGCATCTTGCCT	TTGGAGCCAAGGGTTCAGAGACTCAGGAGCTATGCCAGCATCTTGCCTACAAGCTATGCCAGCATCTTGCCTTACTGTGTACAGAATTCTGCTACCTCACT
full_singleX2_37	hsa-miR-100-5p	hsa-miR-100-5p	ACAAGTTCGGATCTACGGGTT	ACAAGTTCGGATCTACGGGTT	TTGGAGCCAAGGGTTCAGAGACTCAGGGACAAGTTCGGATCTACGGGTTCACACAAGTTCGGATCTACGGGTTACTGTGTACAGAATTCTGCTACCTCACT
full_singleX2_38	hsa-miR-148a-3p	hsa-miR-148a-3p	CAAAGTTCTGTAGTGCACTGA	CAAAGTTCTGTAGTGCACTGA	TTGGAGCCAAGGGTTCAGAGACTCAGGGCAAAGTTCTGTAGTGCACTGACACCAAAGTTCTGTAGTGCACTGAACTGTGTACAGAATTCTGCTACCTCACT
full_singleX2_39	hsa-let-7a-5p	hsa-let-7a-5p	ACTATACAACCTACTACCTCA	ACTATACAACCTACTACCTCA	TTGGAGCCAAGGGTTCAGAGACTCAGGGACTATACAACCTACTACCTCACACACTATACAACCTACTACCTCAACTGTGTACAGAATTCTGCTACCTCACT
full_singleX2_40	hsa-miR-19b-3p	hsa-miR-19b-3p	AGTTTTGCATGGATTTGCACA	AGTTTTGCATGGATTTGCACA	TTGGAGCCAAGGGTTCAGAGACTCAGAGTTTTGCATGGATTTGCACAGACAGTTTTGCATGGATTTGCACAGTACTGTGTACAGAATTCTGCTACCTCACT
full_singleX2_41	hsa-miR-92a-3p	hsa-miR-92a-3p	CAGGCCGGGACAAGTGCAATA	CAGGCCGGGACAAGTGCAATA	TTGGAGCCAAGGGTTCAGAGACTCAGGGCAGGCCGGGACAAGTGCAATACACCAGGCCGGGACAAGTGCAATAACTGTGTACAGAATTCTGCTACCTCACT
