## Supplementary material for "MicroRNA-directed control of complex mRNA stability patterns across cell types": Design of Library 1: 3_full_singleX3_context1.csv

Unnamed: 0	miRNA1	miRNA2	miRNA3	target1	target2	target3	seq
full_singleX3_1	hsa-miR-224-5p	hsa-miR-224-5p	hsa-miR-224-5p	ACGGAACCACTAGTGACTTGA	ACGGAACCACTAGTGACTTGA	ACGGAACCACTAGTGACTTGA	TTGGAGCCAAGGGTTCACGGAACCACTAGTGACTTGATAAACGGAACCACTAGTGACTTGACTGACGGAACCACTAGTGACTTGAATTCTGCTACCTCACT
full_singleX3_2	hsa-miR-122-5p	hsa-miR-122-5p	hsa-miR-122-5p	AAACACCATTGTCACACTCCA	AAACACCATTGTCACACTCCA	AAACACCATTGTCACACTCCA	TTGGAGCCAAGGGTTCAAACACCATTGTCACACTCCATAAAAACACCATTGTCACACTCCACTGAAACACCATTGTCACACTCCAATTCTGCTACCTCACT
full_singleX3_3	hsa-miR-329-3p	hsa-miR-329-3p	hsa-miR-329-3p	AAGAGGTTAACCAGGTGTGTT	AAGAGGTTAACCAGGTGTGTT	AAGAGGTTAACCAGGTGTGTT	TTGGAGCCAAGGGTTCAAGAGGTTAACCAGGTGTGTTTAAAAGAGGTTAACCAGGTGTGTTCTGAAGAGGTTAACCAGGTGTGTTATTCTGCTACCTCACT
full_singleX3_4	hsa-miR-18a-5p	hsa-miR-18a-5p	hsa-miR-18a-5p	ATCTGCACTAGATGCACCTTA	ATCTGCACTAGATGCACCTTA	ATCTGCACTAGATGCACCTTA	TTGGAGCCAAGGGTATCTGCACTAGATGCACCTTAACTATCTGCACTAGATGCACCTTACCCATCTGCACTAGATGCACCTTAGAATTCTGCTACCTCACT
full_singleX3_5	hsa-miR-20a-5p	hsa-miR-20a-5p	hsa-miR-20a-5p	ACCTGCACTATAAGCACTTTA	ACCTGCACTATAAGCACTTTA	ACCTGCACTATAAGCACTTTA	TTGGAGCCAAGGGTTCACCTGCACTATAAGCACTTTACAAACCTGCACTATAAGCACTTTACTGACCTGCACTATAAGCACTTTAATTCTGCTACCTCACT
full_singleX3_6	hsa-miR-25-3p	hsa-miR-25-3p	hsa-miR-25-3p	CAGACCGAGACAAGTGCAATG	CAGACCGAGACAAGTGCAATG	CAGACCGAGACAAGTGCAATG	TTGGAGCCAAGGGTTCCAGACCGAGACAAGTGCAATGTAACAGACCGAGACAAGTGCAATGCTGCAGACCGAGACAAGTGCAATGATTCTGCTACCTCACT
full_singleX3_7	hsa-miR-21-3p	hsa-miR-21-3p	hsa-miR-21-3p	ACAGCCCATCGACTGGTGTTG	ACAGCCCATCGACTGGTGTTG	ACAGCCCATCGACTGGTGTTG	TTGGAGCCAAGGGTTCACAGCCCATCGACTGGTGTTGTAAACAGCCCATCGACTGGTGTTGCTGACAGCCCATCGACTGGTGTTGATTCTGCTACCTCACT
full_singleX3_8	hsa-miR-29a-3p	hsa-miR-29a-3p	hsa-miR-29a-3p	AACCGATTTCAGATGGTGCTA	AACCGATTTCAGATGGTGCTA	AACCGATTTCAGATGGTGCTA	TTGGAGCCAAGGGTTCAACCGATTTCAGATGGTGCTACAAAACCGATTTCAGATGGTGCTACTGAACCGATTTCAGATGGTGCTAATTCTGCTACCTCACT
full_singleX3_9	hsa-miR-31-3p	hsa-miR-31-3p	hsa-miR-31-3p	TGGCAATATGTTGGCATAGCA	TGGCAATATGTTGGCATAGCA	TGGCAATATGTTGGCATAGCA	TTGGAGCCAAGGGTTTGGCAATATGTTGGCATAGCACTCTGGCAATATGTTGGCATAGCACCTTGGCAATATGTTGGCATAGCAAATTCTGCTACCTCACT
full_singleX3_10	hsa-miR-22-3p	hsa-miR-22-3p	hsa-miR-22-3p	CAGTTCTTCAACTGGCAGCTT	CAGTTCTTCAACTGGCAGCTT	CAGTTCTTCAACTGGCAGCTT	TTGGAGCCAAGGGTTCCAGTTCTTCAACTGGCAGCTTTAACAGTTCTTCAACTGGCAGCTTCTGCAGTTCTTCAACTGGCAGCTTATTCTGCTACCTCACT
full_singleX3_11	hsa-miR-142-3p	hsa-miR-142-3p	hsa-miR-142-3p	CATAAAGTAGGAAACACTACA	CATAAAGTAGGAAACACTACA	CATAAAGTAGGAAACACTACA	TTGGAGCCAAGGGTTCCATAAAGTAGGAAACACTACATAACATAAAGTAGGAAACACTACACTGCATAAAGTAGGAAACACTACAATTCTGCTACCTCACT
full_singleX3_12	hsa-miR-192-5p	hsa-miR-192-5p	hsa-miR-192-5p	GGCTGTCAATTCATAGGTCAG	GGCTGTCAATTCATAGGTCAG	GGCTGTCAATTCATAGGTCAG	TTGGAGCCAAGGGTTCGGCTGTCAATTCATAGGTCAGTAAGGCTGTCAATTCATAGGTCAGCTGGGCTGTCAATTCATAGGTCAGATTCTGCTACCTCACT
full_singleX3_13	hsa-miR-7-5p	hsa-miR-7-5p	hsa-miR-7-5p	AACAAAATCACTAGTCTTCCA	AACAAAATCACTAGTCTTCCA	AACAAAATCACTAGTCTTCCA	TTGGAGCCAAGGGTTCAACAAAATCACTAGTCTTCCATAAAACAAAATCACTAGTCTTCCACTGAACAAAATCACTAGTCTTCCAATTCTGCTACCTCACT
full_singleX3_14	hsa-miR-125b-5p	hsa-miR-125b-5p	hsa-miR-125b-5p	CACAAGTTAGGGTCTCAGGGA	CACAAGTTAGGGTCTCAGGGA	CACAAGTTAGGGTCTCAGGGA	TTGGAGCCAAGGGTTCCACAAGTTAGGGTCTCAGGGATAACACAAGTTAGGGTCTCAGGGACTGCACAAGTTAGGGTCTCAGGGAATTCTGCTACCTCACT
full_singleX3_15	hsa-miR-23a-3p	hsa-miR-23a-3p	hsa-miR-23a-3p	GGAAATCCCTGGCAATGTGAT	GGAAATCCCTGGCAATGTGAT	GGAAATCCCTGGCAATGTGAT	TTGGAGCCAAGGGTGGAAATCCCTGGCAATGTGATACTGGAAATCCCTGGCAATGTGATCCCGGAAATCCCTGGCAATGTGATCAATTCTGCTACCTCACT
full_singleX3_16	hsa-miR-196a-5p	hsa-miR-196a-5p	hsa-miR-196a-5p	CCAACAACATGAAACTACCTA	CCAACAACATGAAACTACCTA	CCAACAACATGAAACTACCTA	TTGGAGCCAAGGGTCCAACAACATGAAACTACCTAACTCCAACAACATGAAACTACCTACCCCCAACAACATGAAACTACCTAGAATTCTGCTACCTCACT
full_singleX3_17	hsa-miR-126-3p	hsa-miR-126-3p	hsa-miR-126-3p	GCATTATTACTCACGGTACGA	GCATTATTACTCACGGTACGA	GCATTATTACTCACGGTACGA	TTGGAGCCAAGGGTTCGCATTATTACTCACGGTACGATAAGCATTATTACTCACGGTACGACTGGCATTATTACTCACGGTACGAATTCTGCTACCTCACT
full_singleX3_18	hsa-miR-130b-3p	hsa-miR-130b-3p	hsa-miR-130b-3p	TGCCCTTTCATCATTGCACTG	TGCCCTTTCATCATTGCACTG	TGCCCTTTCATCATTGCACTG	TTGGAGCCAAGGGTTCTGCCCTTTCATCATTGCACTGTACTGCCCTTTCATCATTGCACTGCTGTGCCCTTTCATCATTGCACTGATTCTGCTACCTCACT
full_singleX3_19	hsa-miR-17-5p	hsa-miR-17-5p	hsa-miR-17-5p	ACCTGCACTGTAAGCACTTTG	ACCTGCACTGTAAGCACTTTG	ACCTGCACTGTAAGCACTTTG	TTGGAGCCAAGGGTTCACCTGCACTGTAAGCACTTTGTAAACCTGCACTGTAAGCACTTTGCTGACCTGCACTGTAAGCACTTTGATTCTGCTACCTCACT
full_singleX3_20	hsa-miR-34a-3p	hsa-miR-34a-3p	hsa-miR-34a-3p	GGGCAGTATACTTGCTGATTG	GGGCAGTATACTTGCTGATTG	GGGCAGTATACTTGCTGATTG	TTGGAGCCAAGGGTTCGGGCAGTATACTTGCTGATTGTAAGGGCAGTATACTTGCTGATTGCTGGGGCAGTATACTTGCTGATTGATTCTGCTACCTCACT
full_singleX3_21	hsa-miR-96-5p	hsa-miR-96-5p	hsa-miR-96-5p	CAAAAATGTGCTAGTGCCAAA	CAAAAATGTGCTAGTGCCAAA	CAAAAATGTGCTAGTGCCAAA	TTGGAGCCAAGGGTCAAAAATGTGCTAGTGCCAAAACTCAAAAATGTGCTAGTGCCAAACCCCAAAAATGTGCTAGTGCCAAAGAATTCTGCTACCTCACT
full_singleX3_22	hsa-miR-21-5p	hsa-miR-21-5p	hsa-miR-21-5p	CAACATCAGTCTGATAAGCTA	CAACATCAGTCTGATAAGCTA	CAACATCAGTCTGATAAGCTA	TTGGAGCCAAGGGTTCCAACATCAGTCTGATAAGCTATAACAACATCAGTCTGATAAGCTACTGCAACATCAGTCTGATAAGCTAATTCTGCTACCTCACT
full_singleX3_23	hsa-miR-494-3p	hsa-miR-494-3p	hsa-miR-494-3p	AGGTTTCCCGTGTATGTTTCA	AGGTTTCCCGTGTATGTTTCA	AGGTTTCCCGTGTATGTTTCA	TTGGAGCCAAGGGTTAGGTTTCCCGTGTATGTTTCACTAAGGTTTCCCGTGTATGTTTCACCTAGGTTTCCCGTGTATGTTTCAAATTCTGCTACCTCACT
full_singleX3_24	hsa-miR-141-3p	hsa-miR-141-3p	hsa-miR-141-3p	CATCTTTACCAGACAGTGTTA	CATCTTTACCAGACAGTGTTA	CATCTTTACCAGACAGTGTTA	TTGGAGCCAAGGGTTCCATCTTTACCAGACAGTGTTATAACATCTTTACCAGACAGTGTTACTGCATCTTTACCAGACAGTGTTAATTCTGCTACCTCACT
full_singleX3_25	hsa-miR-16-5p	hsa-miR-16-5p	hsa-miR-16-5p	GCCAATATTTACGTGCTGCTA	GCCAATATTTACGTGCTGCTA	GCCAATATTTACGTGCTGCTA	TTGGAGCCAAGGGTTCGCCAATATTTACGTGCTGCTATAAGCCAATATTTACGTGCTGCTACTGGCCAATATTTACGTGCTGCTAATTCTGCTACCTCACT
full_singleX3_26	hsa-miR-221-3p	hsa-miR-221-3p	hsa-miR-221-3p	AACCCAGCAGACAATGTAGCT	AACCCAGCAGACAATGTAGCT	AACCCAGCAGACAATGTAGCT	TTGGAGCCAAGGGTTAACCCAGCAGACAATGTAGCTCTAAACCCAGCAGACAATGTAGCTCCTAACCCAGCAGACAATGTAGCTAATTCTGCTACCTCACT
full_singleX3_27	hsa-miR-10a-5p	hsa-miR-10a-5p	hsa-miR-10a-5p	CAAATTCGGATCTACAGGGTA	CAAATTCGGATCTACAGGGTA	CAAATTCGGATCTACAGGGTA	TTGGAGCCAAGGGTTCCAAATTCGGATCTACAGGGTATAACAAATTCGGATCTACAGGGTACTGCAAATTCGGATCTACAGGGTAATTCTGCTACCTCACT
full_singleX3_28	hsa-miR-103a-3p	hsa-miR-103a-3p	hsa-miR-103a-3p	ATAGCCCTGTACAATGCTGCT	ATAGCCCTGTACAATGCTGCT	ATAGCCCTGTACAATGCTGCT	TTGGAGCCAAGGGTTATAGCCCTGTACAATGCTGCTCTAATAGCCCTGTACAATGCTGCTCCTATAGCCCTGTACAATGCTGCTAATTCTGCTACCTCACT
full_singleX3_29	hsa-miR-34a-5p	hsa-miR-34a-5p	hsa-miR-34a-5p	CAACCAGCTAAGACACTGCCA	CAACCAGCTAAGACACTGCCA	CAACCAGCTAAGACACTGCCA	TTGGAGCCAAGGGTTCCAACCAGCTAAGACACTGCCATAACAACCAGCTAAGACACTGCCACTGCAACCAGCTAAGACACTGCCAATTCTGCTACCTCACT
full_singleX3_30	hsa-miR-200c-3p	hsa-miR-200c-3p	hsa-miR-200c-3p	CATCATTACCCGGCAGTATTA	CATCATTACCCGGCAGTATTA	CATCATTACCCGGCAGTATTA	TTGGAGCCAAGGGTTCCATCATTACCCGGCAGTATTATAACATCATTACCCGGCAGTATTACTGCATCATTACCCGGCAGTATTAATTCTGCTACCTCACT
full_singleX3_31	hsa-miR-218-5p	hsa-miR-218-5p	hsa-miR-218-5p	ACATGGTTAGATCAAGCACAA	ACATGGTTAGATCAAGCACAA	ACATGGTTAGATCAAGCACAA	TTGGAGCCAAGGGTACATGGTTAGATCAAGCACAAACTACATGGTTAGATCAAGCACAACCCACATGGTTAGATCAAGCACAAGAATTCTGCTACCTCACT
full_singleX3_32	hsa-miR-223-3p	hsa-miR-223-3p	hsa-miR-223-3p	GGGGTATTTGACAAACTGACA	GGGGTATTTGACAAACTGACA	GGGGTATTTGACAAACTGACA	TTGGAGCCAAGGGTTCGGGGTATTTGACAAACTGACATAAGGGGTATTTGACAAACTGACACTGGGGGTATTTGACAAACTGACAATTCTGCTACCTCACT
full_singleX3_33	hsa-miR-193b-3p	hsa-miR-193b-3p	hsa-miR-193b-3p	GCGGGACTTTGAGGGCCAGTT	GCGGGACTTTGAGGGCCAGTT	GCGGGACTTTGAGGGCCAGTT	TTGGAGCCAAGGGTTCGCGGGACTTTGAGGGCCAGTTTAAGCGGGACTTTGAGGGCCAGTTCTGGCGGGACTTTGAGGGCCAGTTATTCTGCTACCTCACT
full_singleX3_34	hsa-miR-320a-3p	hsa-miR-320a-3p	hsa-miR-320a-3p	CGCCCTCTCAACCCAGCTTTT	CGCCCTCTCAACCCAGCTTTT	CGCCCTCTCAACCCAGCTTTT	TTGGAGCCAAGGGTTCCGCCCTCTCAACCCAGCTTTTTAACGCCCTCTCAACCCAGCTTTTCTGCGCCCTCTCAACCCAGCTTTTATTCTGCTACCTCACT
full_singleX3_35	hsa-miR-17-3p	hsa-miR-17-3p	hsa-miR-17-3p	TACAAGTGCCTTCACTGCAGT	TACAAGTGCCTTCACTGCAGT	TACAAGTGCCTTCACTGCAGT	TTGGAGCCAAGGGTTCTACAAGTGCCTTCACTGCAGTTAATACAAGTGCCTTCACTGCAGTCTGTACAAGTGCCTTCACTGCAGTATTCTGCTACCTCACT
full_singleX3_36	hsa-miR-31-5p	hsa-miR-31-5p	hsa-miR-31-5p	AGCTATGCCAGCATCTTGCCT	AGCTATGCCAGCATCTTGCCT	AGCTATGCCAGCATCTTGCCT	TTGGAGCCAAGGGTTAGCTATGCCAGCATCTTGCCTCTAAGCTATGCCAGCATCTTGCCTCCTAGCTATGCCAGCATCTTGCCTAATTCTGCTACCTCACT
full_singleX3_37	hsa-miR-100-5p	hsa-miR-100-5p	hsa-miR-100-5p	ACAAGTTCGGATCTACGGGTT	ACAAGTTCGGATCTACGGGTT	ACAAGTTCGGATCTACGGGTT	TTGGAGCCAAGGGTTCACAAGTTCGGATCTACGGGTTTAAACAAGTTCGGATCTACGGGTTCTGACAAGTTCGGATCTACGGGTTATTCTGCTACCTCACT
full_singleX3_38	hsa-miR-148a-3p	hsa-miR-148a-3p	hsa-miR-148a-3p	CAAAGTTCTGTAGTGCACTGA	CAAAGTTCTGTAGTGCACTGA	CAAAGTTCTGTAGTGCACTGA	TTGGAGCCAAGGGTTCCAAAGTTCTGTAGTGCACTGATAACAAAGTTCTGTAGTGCACTGACTGCAAAGTTCTGTAGTGCACTGAATTCTGCTACCTCACT
full_singleX3_39	hsa-let-7a-5p	hsa-let-7a-5p	hsa-let-7a-5p	ACTATACAACCTACTACCTCA	ACTATACAACCTACTACCTCA	ACTATACAACCTACTACCTCA	TTGGAGCCAAGGGTTCACTATACAACCTACTACCTCATAAACTATACAACCTACTACCTCACTGACTATACAACCTACTACCTCAATTCTGCTACCTCACT
full_singleX3_40	hsa-miR-19b-3p	hsa-miR-19b-3p	hsa-miR-19b-3p	AGTTTTGCATGGATTTGCACA	AGTTTTGCATGGATTTGCACA	AGTTTTGCATGGATTTGCACA	TTGGAGCCAAGGGTAGTTTTGCATGGATTTGCACAACTAGTTTTGCATGGATTTGCACACCCAGTTTTGCATGGATTTGCACAGAATTCTGCTACCTCACT
full_singleX3_41	hsa-miR-92a-3p	hsa-miR-92a-3p	hsa-miR-92a-3p	CAGGCCGGGACAAGTGCAATA	CAGGCCGGGACAAGTGCAATA	CAGGCCGGGACAAGTGCAATA	TTGGAGCCAAGGGTTCCAGGCCGGGACAAGTGCAATATAACAGGCCGGGACAAGTGCAATACTGCAGGCCGGGACAAGTGCAATAATTCTGCTACCTCACT
