## Supplementary material for "MicroRNA-directed control of complex mRNA stability patterns across cell types": Design of Library 1: 3_full_singleX3_context2.csv

Unnamed: 0	miRNA1	miRNA2	miRNA3	target1	target2	target3	seq
full_singleX3_1	hsa-miR-224-5p	hsa-miR-224-5p	hsa-miR-224-5p	ACGGAACCACTAGTGACTTGA	ACGGAACCACTAGTGACTTGA	ACGGAACCACTAGTGACTTGA	TCTCAAAGAGTTCCAGACGGAACCACTAGTGACTTGACACACGGAACCACTAGTGACTTGAGGCACGGAACCACTAGTGACTTGACTCGGTAGCTACGCAG
full_singleX3_2	hsa-miR-122-5p	hsa-miR-122-5p	hsa-miR-122-5p	AAACACCATTGTCACACTCCA	AAACACCATTGTCACACTCCA	AAACACCATTGTCACACTCCA	TCTCAAAGAGTTCCAGAAACACCATTGTCACACTCCACACAAACACCATTGTCACACTCCAGGCAAACACCATTGTCACACTCCACTCGGTAGCTACGCAG
full_singleX3_3	hsa-miR-329-3p	hsa-miR-329-3p	hsa-miR-329-3p	AAGAGGTTAACCAGGTGTGTT	AAGAGGTTAACCAGGTGTGTT	AAGAGGTTAACCAGGTGTGTT	TCTCAAAGAGTTCCAGAAGAGGTTAACCAGGTGTGTTCACAAGAGGTTAACCAGGTGTGTTGGCAAGAGGTTAACCAGGTGTGTTCTCGGTAGCTACGCAG
full_singleX3_4	hsa-miR-18a-5p	hsa-miR-18a-5p	hsa-miR-18a-5p	ATCTGCACTAGATGCACCTTA	ATCTGCACTAGATGCACCTTA	ATCTGCACTAGATGCACCTTA	TCTCAAAGAGTTCCATCTGCACTAGATGCACCTTAATCATCTGCACTAGATGCACCTTATCGATCTGCACTAGATGCACCTTATTCTCGGTAGCTACGCAG
full_singleX3_5	hsa-miR-20a-5p	hsa-miR-20a-5p	hsa-miR-20a-5p	ACCTGCACTATAAGCACTTTA	ACCTGCACTATAAGCACTTTA	ACCTGCACTATAAGCACTTTA	TCTCAAAGAGTTCCAGACCTGCACTATAAGCACTTTACACACCTGCACTATAAGCACTTTAGGCACCTGCACTATAAGCACTTTACTCGGTAGCTACGCAG
full_singleX3_6	hsa-miR-25-3p	hsa-miR-25-3p	hsa-miR-25-3p	CAGACCGAGACAAGTGCAATG	CAGACCGAGACAAGTGCAATG	CAGACCGAGACAAGTGCAATG	TCTCAAAGAGTTCCAGCAGACCGAGACAAGTGCAATGCACCAGACCGAGACAAGTGCAATGGGCCAGACCGAGACAAGTGCAATGCTCGGTAGCTACGCAG
full_singleX3_7	hsa-miR-21-3p	hsa-miR-21-3p	hsa-miR-21-3p	ACAGCCCATCGACTGGTGTTG	ACAGCCCATCGACTGGTGTTG	ACAGCCCATCGACTGGTGTTG	TCTCAAAGAGTTCCAGACAGCCCATCGACTGGTGTTGCACACAGCCCATCGACTGGTGTTGGGCACAGCCCATCGACTGGTGTTGCTCGGTAGCTACGCAG
full_singleX3_8	hsa-miR-29a-3p	hsa-miR-29a-3p	hsa-miR-29a-3p	AACCGATTTCAGATGGTGCTA	AACCGATTTCAGATGGTGCTA	AACCGATTTCAGATGGTGCTA	TCTCAAAGAGTTCCAGAACCGATTTCAGATGGTGCTACACAACCGATTTCAGATGGTGCTAGGCAACCGATTTCAGATGGTGCTACTCGGTAGCTACGCAG
full_singleX3_9	hsa-miR-31-3p	hsa-miR-31-3p	hsa-miR-31-3p	TGGCAATATGTTGGCATAGCA	TGGCAATATGTTGGCATAGCA	TGGCAATATGTTGGCATAGCA	TCTCAAAGAGTTCCCTGGCAATATGTTGGCATAGCATCCTGGCAATATGTTGGCATAGCACGGTGGCAATATGTTGGCATAGCATCTCGGTAGCTACGCAG
full_singleX3_10	hsa-miR-22-3p	hsa-miR-22-3p	hsa-miR-22-3p	CAGTTCTTCAACTGGCAGCTT	CAGTTCTTCAACTGGCAGCTT	CAGTTCTTCAACTGGCAGCTT	TCTCAAAGAGTTCCAGCAGTTCTTCAACTGGCAGCTTCACCAGTTCTTCAACTGGCAGCTTGGCCAGTTCTTCAACTGGCAGCTTCTCGGTAGCTACGCAG
full_singleX3_11	hsa-miR-142-3p	hsa-miR-142-3p	hsa-miR-142-3p	CATAAAGTAGGAAACACTACA	CATAAAGTAGGAAACACTACA	CATAAAGTAGGAAACACTACA	TCTCAAAGAGTTCCAGCATAAAGTAGGAAACACTACACACCATAAAGTAGGAAACACTACAGGCCATAAAGTAGGAAACACTACACTCGGTAGCTACGCAG
full_singleX3_12	hsa-miR-192-5p	hsa-miR-192-5p	hsa-miR-192-5p	GGCTGTCAATTCATAGGTCAG	GGCTGTCAATTCATAGGTCAG	GGCTGTCAATTCATAGGTCAG	TCTCAAAGAGTTCCAGGGCTGTCAATTCATAGGTCAGCACGGCTGTCAATTCATAGGTCAGGGCGGCTGTCAATTCATAGGTCAGCTCGGTAGCTACGCAG
full_singleX3_13	hsa-miR-7-5p	hsa-miR-7-5p	hsa-miR-7-5p	AACAAAATCACTAGTCTTCCA	AACAAAATCACTAGTCTTCCA	AACAAAATCACTAGTCTTCCA	TCTCAAAGAGTTCCAGAACAAAATCACTAGTCTTCCACACAACAAAATCACTAGTCTTCCAGGCAACAAAATCACTAGTCTTCCACTCGGTAGCTACGCAG
full_singleX3_14	hsa-miR-125b-5p	hsa-miR-125b-5p	hsa-miR-125b-5p	CACAAGTTAGGGTCTCAGGGA	CACAAGTTAGGGTCTCAGGGA	CACAAGTTAGGGTCTCAGGGA	TCTCAAAGAGTTCCAGCACAAGTTAGGGTCTCAGGGACACCACAAGTTAGGGTCTCAGGGAGGCCACAAGTTAGGGTCTCAGGGACTCGGTAGCTACGCAG
full_singleX3_15	hsa-miR-23a-3p	hsa-miR-23a-3p	hsa-miR-23a-3p	GGAAATCCCTGGCAATGTGAT	GGAAATCCCTGGCAATGTGAT	GGAAATCCCTGGCAATGTGAT	TCTCAAAGAGTTCCGGAAATCCCTGGCAATGTGATATCGGAAATCCCTGGCAATGTGATTCGGGAAATCCCTGGCAATGTGATTTCTCGGTAGCTACGCAG
full_singleX3_16	hsa-miR-196a-5p	hsa-miR-196a-5p	hsa-miR-196a-5p	CCAACAACATGAAACTACCTA	CCAACAACATGAAACTACCTA	CCAACAACATGAAACTACCTA	TCTCAAAGAGTTCCCCAACAACATGAAACTACCTAATCCCAACAACATGAAACTACCTATCGCCAACAACATGAAACTACCTATTCTCGGTAGCTACGCAG
full_singleX3_17	hsa-miR-126-3p	hsa-miR-126-3p	hsa-miR-126-3p	GCATTATTACTCACGGTACGA	GCATTATTACTCACGGTACGA	GCATTATTACTCACGGTACGA	TCTCAAAGAGTTCCAGGCATTATTACTCACGGTACGACACGCATTATTACTCACGGTACGAGGCGCATTATTACTCACGGTACGACTCGGTAGCTACGCAG
full_singleX3_18	hsa-miR-130b-3p	hsa-miR-130b-3p	hsa-miR-130b-3p	TGCCCTTTCATCATTGCACTG	TGCCCTTTCATCATTGCACTG	TGCCCTTTCATCATTGCACTG	TCTCAAAGAGTTCCAGTGCCCTTTCATCATTGCACTGCACTGCCCTTTCATCATTGCACTGGGCTGCCCTTTCATCATTGCACTGCTCGGTAGCTACGCAG
full_singleX3_19	hsa-miR-17-5p	hsa-miR-17-5p	hsa-miR-17-5p	ACCTGCACTGTAAGCACTTTG	ACCTGCACTGTAAGCACTTTG	ACCTGCACTGTAAGCACTTTG	TCTCAAAGAGTTCCAGACCTGCACTGTAAGCACTTTGCACACCTGCACTGTAAGCACTTTGGGCACCTGCACTGTAAGCACTTTGCTCGGTAGCTACGCAG
full_singleX3_20	hsa-miR-34a-3p	hsa-miR-34a-3p	hsa-miR-34a-3p	GGGCAGTATACTTGCTGATTG	GGGCAGTATACTTGCTGATTG	GGGCAGTATACTTGCTGATTG	TCTCAAAGAGTTCCAGGGGCAGTATACTTGCTGATTGCACGGGCAGTATACTTGCTGATTGGGCGGGCAGTATACTTGCTGATTGCTCGGTAGCTACGCAG
full_singleX3_21	hsa-miR-96-5p	hsa-miR-96-5p	hsa-miR-96-5p	CAAAAATGTGCTAGTGCCAAA	CAAAAATGTGCTAGTGCCAAA	CAAAAATGTGCTAGTGCCAAA	TCTCAAAGAGTTCCCAAAAATGTGCTAGTGCCAAAATCCAAAAATGTGCTAGTGCCAAATCGCAAAAATGTGCTAGTGCCAAATTCTCGGTAGCTACGCAG
full_singleX3_22	hsa-miR-21-5p	hsa-miR-21-5p	hsa-miR-21-5p	CAACATCAGTCTGATAAGCTA	CAACATCAGTCTGATAAGCTA	CAACATCAGTCTGATAAGCTA	TCTCAAAGAGTTCCAGCAACATCAGTCTGATAAGCTACACCAACATCAGTCTGATAAGCTAGGCCAACATCAGTCTGATAAGCTACTCGGTAGCTACGCAG
full_singleX3_23	hsa-miR-494-3p	hsa-miR-494-3p	hsa-miR-494-3p	AGGTTTCCCGTGTATGTTTCA	AGGTTTCCCGTGTATGTTTCA	AGGTTTCCCGTGTATGTTTCA	TCTCAAAGAGTTCCAAGGTTTCCCGTGTATGTTTCATCAAGGTTTCCCGTGTATGTTTCACGGAGGTTTCCCGTGTATGTTTCATCTCGGTAGCTACGCAG
full_singleX3_24	hsa-miR-141-3p	hsa-miR-141-3p	hsa-miR-141-3p	CATCTTTACCAGACAGTGTTA	CATCTTTACCAGACAGTGTTA	CATCTTTACCAGACAGTGTTA	TCTCAAAGAGTTCCAGCATCTTTACCAGACAGTGTTACACCATCTTTACCAGACAGTGTTAGGCCATCTTTACCAGACAGTGTTACTCGGTAGCTACGCAG
full_singleX3_25	hsa-miR-16-5p	hsa-miR-16-5p	hsa-miR-16-5p	GCCAATATTTACGTGCTGCTA	GCCAATATTTACGTGCTGCTA	GCCAATATTTACGTGCTGCTA	TCTCAAAGAGTTCCAGGCCAATATTTACGTGCTGCTACACGCCAATATTTACGTGCTGCTAGGCGCCAATATTTACGTGCTGCTACTCGGTAGCTACGCAG
full_singleX3_26	hsa-miR-221-3p	hsa-miR-221-3p	hsa-miR-221-3p	AACCCAGCAGACAATGTAGCT	AACCCAGCAGACAATGTAGCT	AACCCAGCAGACAATGTAGCT	TCTCAAAGAGTTCCAAACCCAGCAGACAATGTAGCTTCAAACCCAGCAGACAATGTAGCTCGGAACCCAGCAGACAATGTAGCTTCTCGGTAGCTACGCAG
full_singleX3_27	hsa-miR-10a-5p	hsa-miR-10a-5p	hsa-miR-10a-5p	CAAATTCGGATCTACAGGGTA	CAAATTCGGATCTACAGGGTA	CAAATTCGGATCTACAGGGTA	TCTCAAAGAGTTCCAGCAAATTCGGATCTACAGGGTACACCAAATTCGGATCTACAGGGTAGGCCAAATTCGGATCTACAGGGTACTCGGTAGCTACGCAG
full_singleX3_28	hsa-miR-103a-3p	hsa-miR-103a-3p	hsa-miR-103a-3p	ATAGCCCTGTACAATGCTGCT	ATAGCCCTGTACAATGCTGCT	ATAGCCCTGTACAATGCTGCT	TCTCAAAGAGTTCCAATAGCCCTGTACAATGCTGCTTCAATAGCCCTGTACAATGCTGCTCGGATAGCCCTGTACAATGCTGCTTCTCGGTAGCTACGCAG
full_singleX3_29	hsa-miR-34a-5p	hsa-miR-34a-5p	hsa-miR-34a-5p	CAACCAGCTAAGACACTGCCA	CAACCAGCTAAGACACTGCCA	CAACCAGCTAAGACACTGCCA	TCTCAAAGAGTTCCAGCAACCAGCTAAGACACTGCCACACCAACCAGCTAAGACACTGCCAGGCCAACCAGCTAAGACACTGCCACTCGGTAGCTACGCAG
full_singleX3_30	hsa-miR-200c-3p	hsa-miR-200c-3p	hsa-miR-200c-3p	CATCATTACCCGGCAGTATTA	CATCATTACCCGGCAGTATTA	CATCATTACCCGGCAGTATTA	TCTCAAAGAGTTCCAGCATCATTACCCGGCAGTATTACACCATCATTACCCGGCAGTATTAGGCCATCATTACCCGGCAGTATTACTCGGTAGCTACGCAG
full_singleX3_31	hsa-miR-218-5p	hsa-miR-218-5p	hsa-miR-218-5p	ACATGGTTAGATCAAGCACAA	ACATGGTTAGATCAAGCACAA	ACATGGTTAGATCAAGCACAA	TCTCAAAGAGTTCCACATGGTTAGATCAAGCACAAATCACATGGTTAGATCAAGCACAATCGACATGGTTAGATCAAGCACAATTCTCGGTAGCTACGCAG
full_singleX3_32	hsa-miR-223-3p	hsa-miR-223-3p	hsa-miR-223-3p	GGGGTATTTGACAAACTGACA	GGGGTATTTGACAAACTGACA	GGGGTATTTGACAAACTGACA	TCTCAAAGAGTTCCAGGGGGTATTTGACAAACTGACACACGGGGTATTTGACAAACTGACAGGCGGGGTATTTGACAAACTGACACTCGGTAGCTACGCAG
full_singleX3_33	hsa-miR-193b-3p	hsa-miR-193b-3p	hsa-miR-193b-3p	GCGGGACTTTGAGGGCCAGTT	GCGGGACTTTGAGGGCCAGTT	GCGGGACTTTGAGGGCCAGTT	TCTCAAAGAGTTCCAGGCGGGACTTTGAGGGCCAGTTCACGCGGGACTTTGAGGGCCAGTTGGCGCGGGACTTTGAGGGCCAGTTCTCGGTAGCTACGCAG
full_singleX3_34	hsa-miR-320a-3p	hsa-miR-320a-3p	hsa-miR-320a-3p	CGCCCTCTCAACCCAGCTTTT	CGCCCTCTCAACCCAGCTTTT	CGCCCTCTCAACCCAGCTTTT	TCTCAAAGAGTTCCAGCGCCCTCTCAACCCAGCTTTTCACCGCCCTCTCAACCCAGCTTTTGGCCGCCCTCTCAACCCAGCTTTTCTCGGTAGCTACGCAG
full_singleX3_35	hsa-miR-17-3p	hsa-miR-17-3p	hsa-miR-17-3p	TACAAGTGCCTTCACTGCAGT	TACAAGTGCCTTCACTGCAGT	TACAAGTGCCTTCACTGCAGT	TCTCAAAGAGTTCCAGTACAAGTGCCTTCACTGCAGTCACTACAAGTGCCTTCACTGCAGTGGCTACAAGTGCCTTCACTGCAGTCTCGGTAGCTACGCAG
full_singleX3_36	hsa-miR-31-5p	hsa-miR-31-5p	hsa-miR-31-5p	AGCTATGCCAGCATCTTGCCT	AGCTATGCCAGCATCTTGCCT	AGCTATGCCAGCATCTTGCCT	TCTCAAAGAGTTCCAAGCTATGCCAGCATCTTGCCTTCAAGCTATGCCAGCATCTTGCCTCGGAGCTATGCCAGCATCTTGCCTTCTCGGTAGCTACGCAG
full_singleX3_37	hsa-miR-100-5p	hsa-miR-100-5p	hsa-miR-100-5p	ACAAGTTCGGATCTACGGGTT	ACAAGTTCGGATCTACGGGTT	ACAAGTTCGGATCTACGGGTT	TCTCAAAGAGTTCCAGACAAGTTCGGATCTACGGGTTCACACAAGTTCGGATCTACGGGTTGGCACAAGTTCGGATCTACGGGTTCTCGGTAGCTACGCAG
full_singleX3_38	hsa-miR-148a-3p	hsa-miR-148a-3p	hsa-miR-148a-3p	CAAAGTTCTGTAGTGCACTGA	CAAAGTTCTGTAGTGCACTGA	CAAAGTTCTGTAGTGCACTGA	TCTCAAAGAGTTCCAGCAAAGTTCTGTAGTGCACTGACACCAAAGTTCTGTAGTGCACTGAGGCCAAAGTTCTGTAGTGCACTGACTCGGTAGCTACGCAG
full_singleX3_39	hsa-let-7a-5p	hsa-let-7a-5p	hsa-let-7a-5p	ACTATACAACCTACTACCTCA	ACTATACAACCTACTACCTCA	ACTATACAACCTACTACCTCA	TCTCAAAGAGTTCCAGACTATACAACCTACTACCTCACACACTATACAACCTACTACCTCAGGCACTATACAACCTACTACCTCACTCGGTAGCTACGCAG
full_singleX3_40	hsa-miR-19b-3p	hsa-miR-19b-3p	hsa-miR-19b-3p	AGTTTTGCATGGATTTGCACA	AGTTTTGCATGGATTTGCACA	AGTTTTGCATGGATTTGCACA	TCTCAAAGAGTTCCAGTTTTGCATGGATTTGCACAATCAGTTTTGCATGGATTTGCACATCGAGTTTTGCATGGATTTGCACATTCTCGGTAGCTACGCAG
full_singleX3_41	hsa-miR-92a-3p	hsa-miR-92a-3p	hsa-miR-92a-3p	CAGGCCGGGACAAGTGCAATA	CAGGCCGGGACAAGTGCAATA	CAGGCCGGGACAAGTGCAATA	TCTCAAAGAGTTCCAGCAGGCCGGGACAAGTGCAATACACCAGGCCGGGACAAGTGCAATAGGCCAGGCCGGGACAAGTGCAATACTCGGTAGCTACGCAG
