## Supplementary material for "MicroRNA-directed control of complex mRNA stability patterns across cell types": Design of Library 1: 4_full_AND2_context1.csv

Unnamed: 0	miRNA1	miRNA2	target1	target2	seq
full_AND2_1	hsa-miR-18a-5p	hsa-miR-22-3p	ATCTGCACTAGATGCACCTTA	CAGTTCTTCAACTGGCAGCTT	TTGGAGCCAAGGGTTCAGAGACTCAGATCTGCACTAGATGCACCTTAGACACCAGTTCTTCAACTGGCAGCTTACTGTGTACAGAATTCTGCTACCTCACT
full_AND2_2	hsa-miR-22-3p	hsa-miR-218-5p	CAGTTCTTCAACTGGCAGCTT	ACATGGTTAGATCAAGCACAA	TTGGAGCCAAGGGTTCAGAGACTCAGGGCAGTTCTTCAACTGGCAGCTTCACATGGTTAGATCAAGCACAAGTACTGTGTACAGAATTCTGCTACCTCACT
full_AND2_3	hsa-miR-193b-3p	hsa-miR-221-3p	GCGGGACTTTGAGGGCCAGTT	AACCCAGCAGACAATGTAGCT	TTGGAGCCAAGGGTTCAGAGACTCAGGGGCGGGACTTTGAGGGCCAGTTCAAACCCAGCAGACAATGTAGCTTACTGTGTACAGAATTCTGCTACCTCACT
full_AND2_4	hsa-miR-96-5p	hsa-miR-17-3p	CAAAAATGTGCTAGTGCCAAA	TACAAGTGCCTTCACTGCAGT	TTGGAGCCAAGGGTTCAGAGACTCAGCAAAAATGTGCTAGTGCCAAAGACACTACAAGTGCCTTCACTGCAGTACTGTGTACAGAATTCTGCTACCTCACT
full_AND2_5	hsa-miR-22-3p	hsa-miR-221-3p	CAGTTCTTCAACTGGCAGCTT	AACCCAGCAGACAATGTAGCT	TTGGAGCCAAGGGTTCAGAGACTCAGGGCAGTTCTTCAACTGGCAGCTTCAAACCCAGCAGACAATGTAGCTTACTGTGTACAGAATTCTGCTACCTCACT
full_AND2_6	hsa-miR-18a-5p	hsa-miR-221-3p	ATCTGCACTAGATGCACCTTA	AACCCAGCAGACAATGTAGCT	TTGGAGCCAAGGGTTCAGAGACTCAGATCTGCACTAGATGCACCTTAGACAAACCCAGCAGACAATGTAGCTTACTGTGTACAGAATTCTGCTACCTCACT
full_AND2_7	hsa-miR-125b-5p	hsa-miR-193b-3p	CACAAGTTAGGGTCTCAGGGA	GCGGGACTTTGAGGGCCAGTT	TTGGAGCCAAGGGTTCAGAGACTCAGGGCACAAGTTAGGGTCTCAGGGACACGCGGGACTTTGAGGGCCAGTTACTGTGTACAGAATTCTGCTACCTCACT
full_AND2_8	hsa-miR-18a-5p	hsa-miR-31-5p	ATCTGCACTAGATGCACCTTA	AGCTATGCCAGCATCTTGCCT	TTGGAGCCAAGGGTTCAGAGACTCAGATCTGCACTAGATGCACCTTAGACAAGCTATGCCAGCATCTTGCCTTACTGTGTACAGAATTCTGCTACCTCACT
full_AND2_9	hsa-miR-23a-3p	hsa-miR-21-3p	GGAAATCCCTGGCAATGTGAT	ACAGCCCATCGACTGGTGTTG	TTGGAGCCAAGGGTTCAGAGACTCAGGGAAATCCCTGGCAATGTGATCACACACAGCCCATCGACTGGTGTTGACTGTGTACAGAATTCTGCTACCTCACT
full_AND2_10	hsa-miR-18a-5p	hsa-miR-200c-3p	ATCTGCACTAGATGCACCTTA	CATCATTACCCGGCAGTATTA	TTGGAGCCAAGGGTTCAGAGACTCAGATCTGCACTAGATGCACCTTAGACACCATCATTACCCGGCAGTATTAACTGTGTACAGAATTCTGCTACCTCACT
full_AND2_11	hsa-miR-148a-3p	hsa-miR-31-5p	CAAAGTTCTGTAGTGCACTGA	AGCTATGCCAGCATCTTGCCT	TTGGAGCCAAGGGTTCAGAGACTCAGGGCAAAGTTCTGTAGTGCACTGACAAGCTATGCCAGCATCTTGCCTTACTGTGTACAGAATTCTGCTACCTCACT
full_AND2_12	hsa-miR-96-5p	hsa-miR-218-5p	CAAAAATGTGCTAGTGCCAAA	ACATGGTTAGATCAAGCACAA	TTGGAGCCAAGGGTTCAGAGACTCAGCAAAAATGTGCTAGTGCCAAAGACACATGGTTAGATCAAGCACAAGTACTGTGTACAGAATTCTGCTACCTCACT
full_AND2_13	hsa-miR-125b-5p	hsa-miR-122-5p	CACAAGTTAGGGTCTCAGGGA	AAACACCATTGTCACACTCCA	TTGGAGCCAAGGGTTCAGAGACTCAGGGCACAAGTTAGGGTCTCAGGGACACAAACACCATTGTCACACTCCAACTGTGTACAGAATTCTGCTACCTCACT
full_AND2_14	hsa-miR-193b-3p	hsa-miR-196a-5p	GCGGGACTTTGAGGGCCAGTT	CCAACAACATGAAACTACCTA	TTGGAGCCAAGGGTTCAGAGACTCAGGGGCGGGACTTTGAGGGCCAGTTCCCAACAACATGAAACTACCTAGTACTGTGTACAGAATTCTGCTACCTCACT
full_AND2_15	hsa-miR-18a-5p	hsa-miR-21-3p	ATCTGCACTAGATGCACCTTA	ACAGCCCATCGACTGGTGTTG	TTGGAGCCAAGGGTTCAGAGACTCAGATCTGCACTAGATGCACCTTAGACACACAGCCCATCGACTGGTGTTGACTGTGTACAGAATTCTGCTACCTCACT
full_AND2_16	hsa-miR-22-3p	hsa-miR-196a-5p	CAGTTCTTCAACTGGCAGCTT	CCAACAACATGAAACTACCTA	TTGGAGCCAAGGGTTCAGAGACTCAGGGCAGTTCTTCAACTGGCAGCTTCCCAACAACATGAAACTACCTAGTACTGTGTACAGAATTCTGCTACCTCACT
full_AND2_17	hsa-miR-18a-5p	hsa-miR-148a-3p	ATCTGCACTAGATGCACCTTA	CAAAGTTCTGTAGTGCACTGA	TTGGAGCCAAGGGTTCAGAGACTCAGATCTGCACTAGATGCACCTTAGACACCAAAGTTCTGTAGTGCACTGAACTGTGTACAGAATTCTGCTACCTCACT
full_AND2_18	hsa-miR-23a-3p	hsa-miR-329-3p	GGAAATCCCTGGCAATGTGAT	AAGAGGTTAACCAGGTGTGTT	TTGGAGCCAAGGGTTCAGAGACTCAGGGAAATCCCTGGCAATGTGATCACACAAGAGGTTAACCAGGTGTGTTACTGTGTACAGAATTCTGCTACCTCACT
full_AND2_19	hsa-miR-125b-5p	hsa-miR-100-5p	CACAAGTTAGGGTCTCAGGGA	ACAAGTTCGGATCTACGGGTT	TTGGAGCCAAGGGTTCAGAGACTCAGGGCACAAGTTAGGGTCTCAGGGACACACAAGTTCGGATCTACGGGTTACTGTGTACAGAATTCTGCTACCTCACT
full_AND2_20	hsa-miR-193b-3p	hsa-miR-96-5p	GCGGGACTTTGAGGGCCAGTT	CAAAAATGTGCTAGTGCCAAA	TTGGAGCCAAGGGTTCAGAGACTCAGGGGCGGGACTTTGAGGGCCAGTTCCAAAAATGTGCTAGTGCCAAAGTACTGTGTACAGAATTCTGCTACCTCACT
full_AND2_21	hsa-miR-23a-3p	hsa-miR-223-3p	GGAAATCCCTGGCAATGTGAT	GGGGTATTTGACAAACTGACA	TTGGAGCCAAGGGTTCAGAGACTCAGGGAAATCCCTGGCAATGTGATCACACGGGGTATTTGACAAACTGACAACTGTGTACAGAATTCTGCTACCTCACT
full_AND2_22	hsa-miR-125b-5p	hsa-miR-218-5p	CACAAGTTAGGGTCTCAGGGA	ACATGGTTAGATCAAGCACAA	TTGGAGCCAAGGGTTCAGAGACTCAGGGCACAAGTTAGGGTCTCAGGGACACATGGTTAGATCAAGCACAAGTACTGTGTACAGAATTCTGCTACCTCACT
full_AND2_23	hsa-miR-18a-5p	hsa-miR-192-5p	ATCTGCACTAGATGCACCTTA	GGCTGTCAATTCATAGGTCAG	TTGGAGCCAAGGGTTCAGAGACTCAGATCTGCACTAGATGCACCTTAGACACGGCTGTCAATTCATAGGTCAGACTGTGTACAGAATTCTGCTACCTCACT
full_AND2_24	hsa-miR-193b-3p	hsa-miR-329-3p	GCGGGACTTTGAGGGCCAGTT	AAGAGGTTAACCAGGTGTGTT	TTGGAGCCAAGGGTTCAGAGACTCAGGGGCGGGACTTTGAGGGCCAGTTCACAAGAGGTTAACCAGGTGTGTTACTGTGTACAGAATTCTGCTACCTCACT
full_AND2_25	hsa-miR-494-3p	hsa-miR-100-5p	AGGTTTCCCGTGTATGTTTCA	ACAAGTTCGGATCTACGGGTT	TTGGAGCCAAGGGTTCAGAGACTCAGGAGGTTTCCCGTGTATGTTTCAACACACAAGTTCGGATCTACGGGTTACTGTGTACAGAATTCTGCTACCTCACT
full_AND2_26	hsa-miR-23a-3p	hsa-miR-142-3p	GGAAATCCCTGGCAATGTGAT	CATAAAGTAGGAAACACTACA	TTGGAGCCAAGGGTTCAGAGACTCAGGGAAATCCCTGGCAATGTGATCACACCATAAAGTAGGAAACACTACAACTGTGTACAGAATTCTGCTACCTCACT
full_AND2_27	hsa-miR-22-3p	hsa-miR-96-5p	CAGTTCTTCAACTGGCAGCTT	CAAAAATGTGCTAGTGCCAAA	TTGGAGCCAAGGGTTCAGAGACTCAGGGCAGTTCTTCAACTGGCAGCTTCCAAAAATGTGCTAGTGCCAAAGTACTGTGTACAGAATTCTGCTACCTCACT
full_AND2_28	hsa-miR-18a-5p	hsa-miR-96-5p	ATCTGCACTAGATGCACCTTA	CAAAAATGTGCTAGTGCCAAA	TTGGAGCCAAGGGTTCAGAGACTCAGATCTGCACTAGATGCACCTTAGACCAAAAATGTGCTAGTGCCAAAGTACTGTGTACAGAATTCTGCTACCTCACT
full_AND2_29	hsa-miR-125b-5p	hsa-miR-221-3p	CACAAGTTAGGGTCTCAGGGA	AACCCAGCAGACAATGTAGCT	TTGGAGCCAAGGGTTCAGAGACTCAGGGCACAAGTTAGGGTCTCAGGGACAAACCCAGCAGACAATGTAGCTTACTGTGTACAGAATTCTGCTACCTCACT
full_AND2_30	hsa-miR-22-3p	hsa-miR-10a-5p	CAGTTCTTCAACTGGCAGCTT	CAAATTCGGATCTACAGGGTA	TTGGAGCCAAGGGTTCAGAGACTCAGGGCAGTTCTTCAACTGGCAGCTTCACCAAATTCGGATCTACAGGGTAACTGTGTACAGAATTCTGCTACCTCACT
full_AND2_31	hsa-miR-193b-3p	hsa-miR-142-3p	GCGGGACTTTGAGGGCCAGTT	CATAAAGTAGGAAACACTACA	TTGGAGCCAAGGGTTCAGAGACTCAGGGGCGGGACTTTGAGGGCCAGTTCACCATAAAGTAGGAAACACTACAACTGTGTACAGAATTCTGCTACCTCACT
full_AND2_32	hsa-miR-148a-3p	hsa-miR-96-5p	CAAAGTTCTGTAGTGCACTGA	CAAAAATGTGCTAGTGCCAAA	TTGGAGCCAAGGGTTCAGAGACTCAGGGCAAAGTTCTGTAGTGCACTGACCAAAAATGTGCTAGTGCCAAAGTACTGTGTACAGAATTCTGCTACCTCACT
full_AND2_33	hsa-miR-22-3p	hsa-miR-193b-3p	CAGTTCTTCAACTGGCAGCTT	GCGGGACTTTGAGGGCCAGTT	TTGGAGCCAAGGGTTCAGAGACTCAGGGCAGTTCTTCAACTGGCAGCTTCACGCGGGACTTTGAGGGCCAGTTACTGTGTACAGAATTCTGCTACCTCACT
full_AND2_34	hsa-miR-18a-5p	hsa-miR-7-5p	ATCTGCACTAGATGCACCTTA	AACAAAATCACTAGTCTTCCA	TTGGAGCCAAGGGTTCAGAGACTCAGATCTGCACTAGATGCACCTTAGACACAACAAAATCACTAGTCTTCCAACTGTGTACAGAATTCTGCTACCTCACT
full_AND2_35	hsa-miR-18a-5p	hsa-miR-31-3p	ATCTGCACTAGATGCACCTTA	TGGCAATATGTTGGCATAGCA	TTGGAGCCAAGGGTTCAGAGACTCAGATCTGCACTAGATGCACCTTAGACCTGGCAATATGTTGGCATAGCATACTGTGTACAGAATTCTGCTACCTCACT
full_AND2_36	hsa-miR-23a-3p	hsa-miR-34a-3p	GGAAATCCCTGGCAATGTGAT	GGGCAGTATACTTGCTGATTG	TTGGAGCCAAGGGTTCAGAGACTCAGGGAAATCCCTGGCAATGTGATCACACGGGCAGTATACTTGCTGATTGACTGTGTACAGAATTCTGCTACCTCACT
full_AND2_37	hsa-miR-148a-3p	hsa-miR-7-5p	CAAAGTTCTGTAGTGCACTGA	AACAAAATCACTAGTCTTCCA	TTGGAGCCAAGGGTTCAGAGACTCAGGGCAAAGTTCTGTAGTGCACTGACACAACAAAATCACTAGTCTTCCAACTGTGTACAGAATTCTGCTACCTCACT
full_AND2_38	hsa-miR-23a-3p	hsa-miR-126-3p	GGAAATCCCTGGCAATGTGAT	GCATTATTACTCACGGTACGA	TTGGAGCCAAGGGTTCAGAGACTCAGGGAAATCCCTGGCAATGTGATCACACGCATTATTACTCACGGTACGAACTGTGTACAGAATTCTGCTACCTCACT
full_AND2_39	hsa-miR-18a-5p	hsa-miR-141-3p	ATCTGCACTAGATGCACCTTA	CATCTTTACCAGACAGTGTTA	TTGGAGCCAAGGGTTCAGAGACTCAGATCTGCACTAGATGCACCTTAGACACCATCTTTACCAGACAGTGTTAACTGTGTACAGAATTCTGCTACCTCACT
full_AND2_40	hsa-miR-193b-3p	hsa-miR-34a-3p	GCGGGACTTTGAGGGCCAGTT	GGGCAGTATACTTGCTGATTG	TTGGAGCCAAGGGTTCAGAGACTCAGGGGCGGGACTTTGAGGGCCAGTTCACGGGCAGTATACTTGCTGATTGACTGTGTACAGAATTCTGCTACCTCACT
full_AND2_41	hsa-miR-22-3p	hsa-miR-17-3p	CAGTTCTTCAACTGGCAGCTT	TACAAGTGCCTTCACTGCAGT	TTGGAGCCAAGGGTTCAGAGACTCAGGGCAGTTCTTCAACTGGCAGCTTCACTACAAGTGCCTTCACTGCAGTACTGTGTACAGAATTCTGCTACCTCACT
full_AND2_42	hsa-miR-193b-3p	hsa-miR-126-3p	GCGGGACTTTGAGGGCCAGTT	GCATTATTACTCACGGTACGA	TTGGAGCCAAGGGTTCAGAGACTCAGGGGCGGGACTTTGAGGGCCAGTTCACGCATTATTACTCACGGTACGAACTGTGTACAGAATTCTGCTACCTCACT
full_AND2_43	hsa-miR-23a-3p	hsa-miR-22-3p	GGAAATCCCTGGCAATGTGAT	CAGTTCTTCAACTGGCAGCTT	TTGGAGCCAAGGGTTCAGAGACTCAGGGAAATCCCTGGCAATGTGATCACACCAGTTCTTCAACTGGCAGCTTACTGTGTACAGAATTCTGCTACCTCACT
full_AND2_44	hsa-miR-494-3p	hsa-miR-125b-5p	AGGTTTCCCGTGTATGTTTCA	CACAAGTTAGGGTCTCAGGGA	TTGGAGCCAAGGGTTCAGAGACTCAGGAGGTTTCCCGTGTATGTTTCAACACCACAAGTTAGGGTCTCAGGGAACTGTGTACAGAATTCTGCTACCTCACT
full_AND2_45	hsa-miR-125b-5p	hsa-miR-34a-5p	CACAAGTTAGGGTCTCAGGGA	CAACCAGCTAAGACACTGCCA	TTGGAGCCAAGGGTTCAGAGACTCAGGGCACAAGTTAGGGTCTCAGGGACACCAACCAGCTAAGACACTGCCAACTGTGTACAGAATTCTGCTACCTCACT
