## Supplementary material for "MicroRNA-directed control of complex mRNA stability patterns across cell types": Design of Library 1: 5_full_AND2X2_context1.csv

Unnamed: 0	miRNA1	miRNA2	miRNA3	miRNA4	target1	target2	target3	target4	seq
full_AND2x2_1	hsa-miR-23a-3p	hsa-miR-23a-3p	hsa-miR-223-3p	hsa-miR-223-3p	GGAAATCCCTGGCAATGTGAT	GGAAATCCCTGGCAATGTGAT	GGGGTATTTGACAAACTGACA	GGGGTATTTGACAAACTGACA	TTGGAAATCCCTGGCAATGTGATCAGGGAAATCCCTGGCAATGTGATCACACGGGGTATTTGACAAACTGACAACTGGGGTATTTGACAAACTGACACACT
full_AND2x2_2	hsa-miR-125b-5p	hsa-miR-125b-5p	hsa-miR-221-3p	hsa-miR-221-3p	CACAAGTTAGGGTCTCAGGGA	CACAAGTTAGGGTCTCAGGGA	AACCCAGCAGACAATGTAGCT	AACCCAGCAGACAATGTAGCT	TTGGCACAAGTTAGGGTCTCAGGGAGGGCACAAGTTAGGGTCTCAGGGACAAACCCAGCAGACAATGTAGCTTACAACCCAGCAGACAATGTAGCTTCACT
full_AND2x2_3	hsa-miR-7-5p	hsa-miR-7-5p	hsa-miR-218-5p	hsa-miR-218-5p	AACAAAATCACTAGTCTTCCA	AACAAAATCACTAGTCTTCCA	ACATGGTTAGATCAAGCACAA	ACATGGTTAGATCAAGCACAA	TTGGAACAAAATCACTAGTCTTCCAGGGAACAAAATCACTAGTCTTCCACACATGGTTAGATCAAGCACAAGTAACATGGTTAGATCAAGCACAACTCACT
full_AND2x2_4	hsa-miR-96-5p	hsa-miR-96-5p	hsa-miR-218-5p	hsa-miR-218-5p	CAAAAATGTGCTAGTGCCAAA	CAAAAATGTGCTAGTGCCAAA	ACATGGTTAGATCAAGCACAA	ACATGGTTAGATCAAGCACAA	TTCAAAAATGTGCTAGTGCCAAACAGCAAAAATGTGCTAGTGCCAAAGACACATGGTTAGATCAAGCACAAGTAACATGGTTAGATCAAGCACAACTCACT
full_AND2x2_5	hsa-miR-494-3p	hsa-miR-494-3p	hsa-miR-100-5p	hsa-miR-100-5p	AGGTTTCCCGTGTATGTTTCA	AGGTTTCCCGTGTATGTTTCA	ACAAGTTCGGATCTACGGGTT	ACAAGTTCGGATCTACGGGTT	TTGAGGTTTCCCGTGTATGTTTCAAGGAGGTTTCCCGTGTATGTTTCAACACACAAGTTCGGATCTACGGGTTACTACAAGTTCGGATCTACGGGTTCACT
full_AND2x2_6	hsa-miR-148a-3p	hsa-miR-148a-3p	hsa-miR-218-5p	hsa-miR-218-5p	CAAAGTTCTGTAGTGCACTGA	CAAAGTTCTGTAGTGCACTGA	ACATGGTTAGATCAAGCACAA	ACATGGTTAGATCAAGCACAA	TTGGCAAAGTTCTGTAGTGCACTGAGGGCAAAGTTCTGTAGTGCACTGACACATGGTTAGATCAAGCACAAGTAACATGGTTAGATCAAGCACAACTCACT
full_AND2x2_7	hsa-miR-193b-3p	hsa-miR-193b-3p	hsa-miR-196a-5p	hsa-miR-196a-5p	GCGGGACTTTGAGGGCCAGTT	GCGGGACTTTGAGGGCCAGTT	CCAACAACATGAAACTACCTA	CCAACAACATGAAACTACCTA	TTGGGCGGGACTTTGAGGGCCAGTTGGGGCGGGACTTTGAGGGCCAGTTCCCAACAACATGAAACTACCTAGTACCAACAACATGAAACTACCTACTCACT
full_AND2x2_8	hsa-miR-148a-3p	hsa-miR-148a-3p	hsa-miR-7-5p	hsa-miR-7-5p	CAAAGTTCTGTAGTGCACTGA	CAAAGTTCTGTAGTGCACTGA	AACAAAATCACTAGTCTTCCA	AACAAAATCACTAGTCTTCCA	TTGGCAAAGTTCTGTAGTGCACTGAGGGCAAAGTTCTGTAGTGCACTGACACAACAAAATCACTAGTCTTCCAACTAACAAAATCACTAGTCTTCCACACT
full_AND2x2_9	hsa-miR-96-5p	hsa-miR-96-5p	hsa-miR-31-5p	hsa-miR-31-5p	CAAAAATGTGCTAGTGCCAAA	CAAAAATGTGCTAGTGCCAAA	AGCTATGCCAGCATCTTGCCT	AGCTATGCCAGCATCTTGCCT	TTCAAAAATGTGCTAGTGCCAAACAGCAAAAATGTGCTAGTGCCAAAGACAAGCTATGCCAGCATCTTGCCTTACAGCTATGCCAGCATCTTGCCTTCACT
full_AND2x2_10	hsa-miR-221-3p	hsa-miR-221-3p	hsa-miR-192-5p	hsa-miR-192-5p	AACCCAGCAGACAATGTAGCT	AACCCAGCAGACAATGTAGCT	GGCTGTCAATTCATAGGTCAG	GGCTGTCAATTCATAGGTCAG	TTGAACCCAGCAGACAATGTAGCTAGGAACCCAGCAGACAATGTAGCTACACGGCTGTCAATTCATAGGTCAGACTGGCTGTCAATTCATAGGTCAGCACT
full_AND2x2_11	hsa-miR-494-3p	hsa-miR-494-3p	hsa-miR-34a-5p	hsa-miR-34a-5p	AGGTTTCCCGTGTATGTTTCA	AGGTTTCCCGTGTATGTTTCA	CAACCAGCTAAGACACTGCCA	CAACCAGCTAAGACACTGCCA	TTGAGGTTTCCCGTGTATGTTTCAAGGAGGTTTCCCGTGTATGTTTCAACACCAACCAGCTAAGACACTGCCAACTCAACCAGCTAAGACACTGCCACACT
full_AND2x2_12	hsa-miR-193b-3p	hsa-miR-193b-3p	hsa-miR-96-5p	hsa-miR-96-5p	GCGGGACTTTGAGGGCCAGTT	GCGGGACTTTGAGGGCCAGTT	CAAAAATGTGCTAGTGCCAAA	CAAAAATGTGCTAGTGCCAAA	TTGGGCGGGACTTTGAGGGCCAGTTGGGGCGGGACTTTGAGGGCCAGTTCCAAAAATGTGCTAGTGCCAAAGTACAAAAATGTGCTAGTGCCAAACTCACT
full_AND2x2_13	hsa-miR-7-5p	hsa-miR-7-5p	hsa-miR-10a-5p	hsa-miR-10a-5p	AACAAAATCACTAGTCTTCCA	AACAAAATCACTAGTCTTCCA	CAAATTCGGATCTACAGGGTA	CAAATTCGGATCTACAGGGTA	TTGGAACAAAATCACTAGTCTTCCAGGGAACAAAATCACTAGTCTTCCACACCAAATTCGGATCTACAGGGTAACTCAAATTCGGATCTACAGGGTACACT
full_AND2x2_14	hsa-miR-148a-3p	hsa-miR-148a-3p	hsa-miR-126-3p	hsa-miR-126-3p	CAAAGTTCTGTAGTGCACTGA	CAAAGTTCTGTAGTGCACTGA	GCATTATTACTCACGGTACGA	GCATTATTACTCACGGTACGA	TTGGCAAAGTTCTGTAGTGCACTGAGGGCAAAGTTCTGTAGTGCACTGACACGCATTATTACTCACGGTACGAACTGCATTATTACTCACGGTACGACACT
full_AND2x2_15	hsa-miR-96-5p	hsa-miR-96-5p	hsa-miR-196a-5p	hsa-miR-196a-5p	CAAAAATGTGCTAGTGCCAAA	CAAAAATGTGCTAGTGCCAAA	CCAACAACATGAAACTACCTA	CCAACAACATGAAACTACCTA	TTCAAAAATGTGCTAGTGCCAAACAGCAAAAATGTGCTAGTGCCAAAGACCCAACAACATGAAACTACCTAGTACCAACAACATGAAACTACCTACTCACT
full_AND2x2_16	hsa-miR-23a-3p	hsa-miR-23a-3p	hsa-miR-21-3p	hsa-miR-21-3p	GGAAATCCCTGGCAATGTGAT	GGAAATCCCTGGCAATGTGAT	ACAGCCCATCGACTGGTGTTG	ACAGCCCATCGACTGGTGTTG	TTGGAAATCCCTGGCAATGTGATCAGGGAAATCCCTGGCAATGTGATCACACACAGCCCATCGACTGGTGTTGACTACAGCCCATCGACTGGTGTTGCACT
full_AND2x2_17	hsa-miR-23a-3p	hsa-miR-23a-3p	hsa-miR-122-5p	hsa-miR-122-5p	GGAAATCCCTGGCAATGTGAT	GGAAATCCCTGGCAATGTGAT	AAACACCATTGTCACACTCCA	AAACACCATTGTCACACTCCA	TTGGAAATCCCTGGCAATGTGATCAGGGAAATCCCTGGCAATGTGATCACACAAACACCATTGTCACACTCCACCTAAACACCATTGTCACACTCCACACT
full_AND2x2_18	hsa-miR-494-3p	hsa-miR-494-3p	hsa-miR-31-5p	hsa-miR-31-5p	AGGTTTCCCGTGTATGTTTCA	AGGTTTCCCGTGTATGTTTCA	AGCTATGCCAGCATCTTGCCT	AGCTATGCCAGCATCTTGCCT	TTGAGGTTTCCCGTGTATGTTTCAAGGAGGTTTCCCGTGTATGTTTCAACAAGCTATGCCAGCATCTTGCCTTACAGCTATGCCAGCATCTTGCCTTCACT
full_AND2x2_19	hsa-miR-96-5p	hsa-miR-96-5p	hsa-miR-126-3p	hsa-miR-126-3p	CAAAAATGTGCTAGTGCCAAA	CAAAAATGTGCTAGTGCCAAA	GCATTATTACTCACGGTACGA	GCATTATTACTCACGGTACGA	TTCAAAAATGTGCTAGTGCCAAACAGCAAAAATGTGCTAGTGCCAAAGACACGCATTATTACTCACGGTACGAACTGCATTATTACTCACGGTACGACACT
full_AND2x2_20	hsa-miR-17-3p	hsa-miR-17-3p	hsa-miR-21-3p	hsa-miR-21-3p	TACAAGTGCCTTCACTGCAGT	TACAAGTGCCTTCACTGCAGT	ACAGCCCATCGACTGGTGTTG	ACAGCCCATCGACTGGTGTTG	TTGGTACAAGTGCCTTCACTGCAGTGGGTACAAGTGCCTTCACTGCAGTCACACAGCCCATCGACTGGTGTTGACTACAGCCCATCGACTGGTGTTGCACT
full_AND2x2_21	hsa-miR-96-5p	hsa-miR-96-5p	hsa-miR-224-5p	hsa-miR-224-5p	CAAAAATGTGCTAGTGCCAAA	CAAAAATGTGCTAGTGCCAAA	ACGGAACCACTAGTGACTTGA	ACGGAACCACTAGTGACTTGA	TTCAAAAATGTGCTAGTGCCAAACAGCAAAAATGTGCTAGTGCCAAAGACACACGGAACCACTAGTGACTTGAACTACGGAACCACTAGTGACTTGACACT
full_AND2x2_22	hsa-miR-494-3p	hsa-miR-494-3p	hsa-miR-125b-5p	hsa-miR-125b-5p	AGGTTTCCCGTGTATGTTTCA	AGGTTTCCCGTGTATGTTTCA	CACAAGTTAGGGTCTCAGGGA	CACAAGTTAGGGTCTCAGGGA	TTGAGGTTTCCCGTGTATGTTTCAAGGAGGTTTCCCGTGTATGTTTCAACACCACAAGTTAGGGTCTCAGGGAACTCACAAGTTAGGGTCTCAGGGACACT
full_AND2x2_23	hsa-miR-17-3p	hsa-miR-17-3p	hsa-miR-31-5p	hsa-miR-31-5p	TACAAGTGCCTTCACTGCAGT	TACAAGTGCCTTCACTGCAGT	AGCTATGCCAGCATCTTGCCT	AGCTATGCCAGCATCTTGCCT	TTGGTACAAGTGCCTTCACTGCAGTGGGTACAAGTGCCTTCACTGCAGTCAAGCTATGCCAGCATCTTGCCTTACAGCTATGCCAGCATCTTGCCTTCACT
full_AND2x2_24	hsa-miR-21-3p	hsa-miR-21-3p	hsa-miR-218-5p	hsa-miR-218-5p	ACAGCCCATCGACTGGTGTTG	ACAGCCCATCGACTGGTGTTG	ACATGGTTAGATCAAGCACAA	ACATGGTTAGATCAAGCACAA	TTGGACAGCCCATCGACTGGTGTTGGGGACAGCCCATCGACTGGTGTTGCACATGGTTAGATCAAGCACAAGTAACATGGTTAGATCAAGCACAACTCACT
full_AND2x2_25	hsa-miR-96-5p	hsa-miR-96-5p	hsa-miR-17-3p	hsa-miR-17-3p	CAAAAATGTGCTAGTGCCAAA	CAAAAATGTGCTAGTGCCAAA	TACAAGTGCCTTCACTGCAGT	TACAAGTGCCTTCACTGCAGT	TTCAAAAATGTGCTAGTGCCAAACAGCAAAAATGTGCTAGTGCCAAAGACACTACAAGTGCCTTCACTGCAGTACTTACAAGTGCCTTCACTGCAGTCACT
full_AND2x2_26	hsa-miR-17-3p	hsa-miR-17-3p	hsa-miR-200c-3p	hsa-miR-200c-3p	TACAAGTGCCTTCACTGCAGT	TACAAGTGCCTTCACTGCAGT	CATCATTACCCGGCAGTATTA	CATCATTACCCGGCAGTATTA	TTGGTACAAGTGCCTTCACTGCAGTGGGTACAAGTGCCTTCACTGCAGTCACCATCATTACCCGGCAGTATTAACTCATCATTACCCGGCAGTATTACACT
full_AND2x2_27	hsa-miR-23a-3p	hsa-miR-23a-3p	hsa-miR-142-3p	hsa-miR-142-3p	GGAAATCCCTGGCAATGTGAT	GGAAATCCCTGGCAATGTGAT	CATAAAGTAGGAAACACTACA	CATAAAGTAGGAAACACTACA	TTGGAAATCCCTGGCAATGTGATCAGGGAAATCCCTGGCAATGTGATCACACCATAAAGTAGGAAACACTACAACTCATAAAGTAGGAAACACTACACACT
full_AND2x2_28	hsa-miR-31-5p	hsa-miR-31-5p	hsa-miR-218-5p	hsa-miR-218-5p	AGCTATGCCAGCATCTTGCCT	AGCTATGCCAGCATCTTGCCT	ACATGGTTAGATCAAGCACAA	ACATGGTTAGATCAAGCACAA	TTGAGCTATGCCAGCATCTTGCCTAGGAGCTATGCCAGCATCTTGCCTACACATGGTTAGATCAAGCACAAGTAACATGGTTAGATCAAGCACAACTCACT
full_AND2x2_29	hsa-miR-221-3p	hsa-miR-221-3p	hsa-miR-31-5p	hsa-miR-31-5p	AACCCAGCAGACAATGTAGCT	AACCCAGCAGACAATGTAGCT	AGCTATGCCAGCATCTTGCCT	AGCTATGCCAGCATCTTGCCT	TTGAACCCAGCAGACAATGTAGCTAGGAACCCAGCAGACAATGTAGCTACAAGCTATGCCAGCATCTTGCCTTACAGCTATGCCAGCATCTTGCCTTCACT
full_AND2x2_30	hsa-miR-125b-5p	hsa-miR-125b-5p	hsa-miR-34a-5p	hsa-miR-34a-5p	CACAAGTTAGGGTCTCAGGGA	CACAAGTTAGGGTCTCAGGGA	CAACCAGCTAAGACACTGCCA	CAACCAGCTAAGACACTGCCA	TTGGCACAAGTTAGGGTCTCAGGGAGGGCACAAGTTAGGGTCTCAGGGACACCAACCAGCTAAGACACTGCCAACTCAACCAGCTAAGACACTGCCACACT
full_AND2x2_31	hsa-miR-148a-3p	hsa-miR-148a-3p	hsa-miR-192-5p	hsa-miR-192-5p	CAAAGTTCTGTAGTGCACTGA	CAAAGTTCTGTAGTGCACTGA	GGCTGTCAATTCATAGGTCAG	GGCTGTCAATTCATAGGTCAG	TTGGCAAAGTTCTGTAGTGCACTGAGGGCAAAGTTCTGTAGTGCACTGACACGGCTGTCAATTCATAGGTCAGACTGGCTGTCAATTCATAGGTCAGCACT
full_AND2x2_32	hsa-miR-96-5p	hsa-miR-96-5p	hsa-miR-192-5p	hsa-miR-192-5p	CAAAAATGTGCTAGTGCCAAA	CAAAAATGTGCTAGTGCCAAA	GGCTGTCAATTCATAGGTCAG	GGCTGTCAATTCATAGGTCAG	TTCAAAAATGTGCTAGTGCCAAACAGCAAAAATGTGCTAGTGCCAAAGACACGGCTGTCAATTCATAGGTCAGACTGGCTGTCAATTCATAGGTCAGCACT
full_AND2x2_33	hsa-miR-23a-3p	hsa-miR-23a-3p	hsa-miR-329-3p	hsa-miR-329-3p	GGAAATCCCTGGCAATGTGAT	GGAAATCCCTGGCAATGTGAT	AAGAGGTTAACCAGGTGTGTT	AAGAGGTTAACCAGGTGTGTT	TTGGAAATCCCTGGCAATGTGATCAGGGAAATCCCTGGCAATGTGATCACACAAGAGGTTAACCAGGTGTGTTACTAAGAGGTTAACCAGGTGTGTTCACT
full_AND2x2_34	hsa-miR-221-3p	hsa-miR-221-3p	hsa-miR-17-3p	hsa-miR-17-3p	AACCCAGCAGACAATGTAGCT	AACCCAGCAGACAATGTAGCT	TACAAGTGCCTTCACTGCAGT	TACAAGTGCCTTCACTGCAGT	TTGAACCCAGCAGACAATGTAGCTAGGAACCCAGCAGACAATGTAGCTACACTACAAGTGCCTTCACTGCAGTACTTACAAGTGCCTTCACTGCAGTCACT
full_AND2x2_35	hsa-miR-23a-3p	hsa-miR-23a-3p	hsa-miR-34a-3p	hsa-miR-34a-3p	GGAAATCCCTGGCAATGTGAT	GGAAATCCCTGGCAATGTGAT	GGGCAGTATACTTGCTGATTG	GGGCAGTATACTTGCTGATTG	TTGGAAATCCCTGGCAATGTGATCAGGGAAATCCCTGGCAATGTGATCACACGGGCAGTATACTTGCTGATTGACTGGGCAGTATACTTGCTGATTGCACT
