## Supplementary material for "MicroRNA-directed control of complex mRNA stability patterns across cell types": Design of Library 1: 6_full_AND3_context1.csv

Unnamed: 0	miRNA1	miRNA2	miRNA3	target1	target2	target3	seq
full_AND3_1	hsa-miR-17-3p	hsa-miR-221-3p	hsa-miR-31-5p	TACAAGTGCCTTCACTGCAGT	AACCCAGCAGACAATGTAGCT	AGCTATGCCAGCATCTTGCCT	TTGGAGCCAAGGGTTCTACAAGTGCCTTCACTGCAGTTAAACCCAGCAGACAATGTAGCTCCTAGCTATGCCAGCATCTTGCCTAATTCTGCTACCTCACT
full_AND3_2	hsa-miR-125b-5p	hsa-miR-494-3p	hsa-miR-141-3p	CACAAGTTAGGGTCTCAGGGA	AGGTTTCCCGTGTATGTTTCA	CATCTTTACCAGACAGTGTTA	TTGGAGCCAAGGGTTCCACAAGTTAGGGTCTCAGGGATAAGGTTTCCCGTGTATGTTTCACCTGCATCTTTACCAGACAGTGTTAATTCTGCTACCTCACT
full_AND3_3	hsa-miR-122-5p	hsa-miR-221-3p	hsa-miR-31-5p	AAACACCATTGTCACACTCCA	AACCCAGCAGACAATGTAGCT	AGCTATGCCAGCATCTTGCCT	TTGGAGCCAAGGGTTCAAACACCATTGTCACACTCCATAAACCCAGCAGACAATGTAGCTCCTAGCTATGCCAGCATCTTGCCTAATTCTGCTACCTCACT
full_AND3_4	hsa-miR-196a-5p	hsa-miR-96-5p	hsa-miR-96-5p	CCAACAACATGAAACTACCTA	CAAAAATGTGCTAGTGCCAAA	CAAAAATGTGCTAGTGCCAAA	TTGGAGCCAAGGGTCCAACAACATGAAACTACCTAACTCAAAAATGTGCTAGTGCCAAACCCCAAAAATGTGCTAGTGCCAAAGAATTCTGCTACCTCACT
full_AND3_5	hsa-miR-17-3p	hsa-miR-22-3p	hsa-miR-221-3p	TACAAGTGCCTTCACTGCAGT	CAGTTCTTCAACTGGCAGCTT	AACCCAGCAGACAATGTAGCT	TTGGAGCCAAGGGTTCTACAAGTGCCTTCACTGCAGTTAACAGTTCTTCAACTGGCAGCTTCTAACCCAGCAGACAATGTAGCTAATTCTGCTACCTCACT
full_AND3_6	hsa-miR-126-3p	hsa-miR-218-5p	hsa-miR-96-5p	GCATTATTACTCACGGTACGA	ACATGGTTAGATCAAGCACAA	CAAAAATGTGCTAGTGCCAAA	TTGGAGCCAAGGGTTCGCATTATTACTCACGGTACGATACATGGTTAGATCAAGCACAACCCCAAAAATGTGCTAGTGCCAAAGAATTCTGCTACCTCACT
full_AND3_7	hsa-miR-21-3p	hsa-miR-22-3p	hsa-miR-23a-3p	ACAGCCCATCGACTGGTGTTG	CAGTTCTTCAACTGGCAGCTT	GGAAATCCCTGGCAATGTGAT	TTGGAGCCAAGGGTTCACAGCCCATCGACTGGTGTTGTAACAGTTCTTCAACTGGCAGCTTCGGAAATCCCTGGCAATGTGATCAATTCTGCTACCTCACT
full_AND3_8	hsa-miR-192-5p	hsa-miR-218-5p	hsa-miR-96-5p	GGCTGTCAATTCATAGGTCAG	ACATGGTTAGATCAAGCACAA	CAAAAATGTGCTAGTGCCAAA	TTGGAGCCAAGGGTTCGGCTGTCAATTCATAGGTCAGTACATGGTTAGATCAAGCACAACCCCAAAAATGTGCTAGTGCCAAAGAATTCTGCTACCTCACT
full_AND3_9	hsa-miR-122-5p	hsa-miR-223-3p	hsa-miR-23a-3p	AAACACCATTGTCACACTCCA	GGGGTATTTGACAAACTGACA	GGAAATCCCTGGCAATGTGAT	TTGGAGCCAAGGGTTCAAACACCATTGTCACACTCCATAAGGGGTATTTGACAAACTGACACGGAAATCCCTGGCAATGTGATCAATTCTGCTACCTCACT
full_AND3_10	hsa-miR-223-3p	hsa-miR-23a-3p	hsa-miR-23a-3p	GGGGTATTTGACAAACTGACA	GGAAATCCCTGGCAATGTGAT	GGAAATCCCTGGCAATGTGAT	TTGGAGCCAAGGGTTCGGGGTATTTGACAAACTGACACGGAAATCCCTGGCAATGTGATCCCGGAAATCCCTGGCAATGTGATCAATTCTGCTACCTCACT
full_AND3_11	hsa-miR-126-3p	hsa-miR-193b-3p	hsa-miR-221-3p	GCATTATTACTCACGGTACGA	GCGGGACTTTGAGGGCCAGTT	AACCCAGCAGACAATGTAGCT	TTGGAGCCAAGGGTTCGCATTATTACTCACGGTACGATAAGCGGGACTTTGAGGGCCAGTTCTAACCCAGCAGACAATGTAGCTAATTCTGCTACCTCACT
full_AND3_12	hsa-miR-148a-3p	hsa-miR-192-5p	hsa-miR-7-5p	CAAAGTTCTGTAGTGCACTGA	GGCTGTCAATTCATAGGTCAG	AACAAAATCACTAGTCTTCCA	TTGGAGCCAAGGGTTCCAAAGTTCTGTAGTGCACTGATAAGGCTGTCAATTCATAGGTCAGCTGAACAAAATCACTAGTCTTCCAATTCTGCTACCTCACT
full_AND3_13	hsa-miR-218-5p	hsa-miR-31-5p	hsa-miR-96-5p	ACATGGTTAGATCAAGCACAA	AGCTATGCCAGCATCTTGCCT	CAAAAATGTGCTAGTGCCAAA	TTGGAGCCAAGGGTACATGGTTAGATCAAGCACAAACTAAGCTATGCCAGCATCTTGCCTCCCAAAAATGTGCTAGTGCCAAAGAATTCTGCTACCTCACT
full_AND3_14	hsa-miR-122-5p	hsa-miR-23a-3p	hsa-miR-329-3p	AAACACCATTGTCACACTCCA	GGAAATCCCTGGCAATGTGAT	AAGAGGTTAACCAGGTGTGTT	TTGGAGCCAAGGGTTCAAACACCATTGTCACACTCCACGGAAATCCCTGGCAATGTGATCCCTGAAGAGGTTAACCAGGTGTGTTATTCTGCTACCTCACT
full_AND3_15	hsa-miR-193b-3p	hsa-miR-221-3p	hsa-miR-329-3p	GCGGGACTTTGAGGGCCAGTT	AACCCAGCAGACAATGTAGCT	AAGAGGTTAACCAGGTGTGTT	TTGGAGCCAAGGGTTCGCGGGACTTTGAGGGCCAGTTTAAACCCAGCAGACAATGTAGCTCCTGAAGAGGTTAACCAGGTGTGTTATTCTGCTACCTCACT
full_AND3_16	hsa-miR-126-3p	hsa-miR-218-5p	hsa-miR-22-3p	GCATTATTACTCACGGTACGA	ACATGGTTAGATCAAGCACAA	CAGTTCTTCAACTGGCAGCTT	TTGGAGCCAAGGGTTCGCATTATTACTCACGGTACGATACATGGTTAGATCAAGCACAACCCTGCAGTTCTTCAACTGGCAGCTTATTCTGCTACCTCACT
full_AND3_17	hsa-miR-142-3p	hsa-miR-193b-3p	hsa-miR-221-3p	CATAAAGTAGGAAACACTACA	GCGGGACTTTGAGGGCCAGTT	AACCCAGCAGACAATGTAGCT	TTGGAGCCAAGGGTTCCATAAAGTAGGAAACACTACATAAGCGGGACTTTGAGGGCCAGTTCTAACCCAGCAGACAATGTAGCTAATTCTGCTACCTCACT
full_AND3_18	hsa-miR-142-3p	hsa-miR-23a-3p	hsa-miR-200c-3p	CATAAAGTAGGAAACACTACA	GGAAATCCCTGGCAATGTGAT	CATCATTACCCGGCAGTATTA	TTGGAGCCAAGGGTTCCATAAAGTAGGAAACACTACACGGAAATCCCTGGCAATGTGATCCCTGCATCATTACCCGGCAGTATTAATTCTGCTACCTCACT
full_AND3_19	hsa-miR-148a-3p	hsa-miR-148a-3p	hsa-miR-7-5p	CAAAGTTCTGTAGTGCACTGA	CAAAGTTCTGTAGTGCACTGA	AACAAAATCACTAGTCTTCCA	TTGGAGCCAAGGGTTCCAAAGTTCTGTAGTGCACTGATAACAAAGTTCTGTAGTGCACTGACTGAACAAAATCACTAGTCTTCCAATTCTGCTACCTCACT
full_AND3_20	hsa-miR-23a-3p	hsa-miR-23a-3p	hsa-miR-34a-3p	GGAAATCCCTGGCAATGTGAT	GGAAATCCCTGGCAATGTGAT	GGGCAGTATACTTGCTGATTG	TTGGAGCCAAGGGTGGAAATCCCTGGCAATGTGATACTGGAAATCCCTGGCAATGTGATCCCTGGGGCAGTATACTTGCTGATTGATTCTGCTACCTCACT
full_AND3_21	hsa-miR-193b-3p	hsa-miR-196a-5p	hsa-miR-96-5p	GCGGGACTTTGAGGGCCAGTT	CCAACAACATGAAACTACCTA	CAAAAATGTGCTAGTGCCAAA	TTGGAGCCAAGGGTTCGCGGGACTTTGAGGGCCAGTTTCCAACAACATGAAACTACCTACCCCAAAAATGTGCTAGTGCCAAAGAATTCTGCTACCTCACT
full_AND3_22	hsa-miR-192-5p	hsa-miR-218-5p	hsa-miR-200c-3p	GGCTGTCAATTCATAGGTCAG	ACATGGTTAGATCAAGCACAA	CATCATTACCCGGCAGTATTA	TTGGAGCCAAGGGTTCGGCTGTCAATTCATAGGTCAGTACATGGTTAGATCAAGCACAACCCTGCATCATTACCCGGCAGTATTAATTCTGCTACCTCACT
full_AND3_23	hsa-miR-125b-5p	hsa-miR-494-3p	hsa-miR-193b-3p	CACAAGTTAGGGTCTCAGGGA	AGGTTTCCCGTGTATGTTTCA	GCGGGACTTTGAGGGCCAGTT	TTGGAGCCAAGGGTTCCACAAGTTAGGGTCTCAGGGATAAGGTTTCCCGTGTATGTTTCACCTGGCGGGACTTTGAGGGCCAGTTATTCTGCTACCTCACT
full_AND3_24	hsa-miR-142-3p	hsa-miR-218-5p	hsa-miR-22-3p	CATAAAGTAGGAAACACTACA	ACATGGTTAGATCAAGCACAA	CAGTTCTTCAACTGGCAGCTT	TTGGAGCCAAGGGTTCCATAAAGTAGGAAACACTACATACATGGTTAGATCAAGCACAACCCTGCAGTTCTTCAACTGGCAGCTTATTCTGCTACCTCACT
full_AND3_25	hsa-miR-142-3p	hsa-miR-23a-3p	hsa-miR-23a-3p	CATAAAGTAGGAAACACTACA	GGAAATCCCTGGCAATGTGAT	GGAAATCCCTGGCAATGTGAT	TTGGAGCCAAGGGTTCCATAAAGTAGGAAACACTACACGGAAATCCCTGGCAATGTGATCCCGGAAATCCCTGGCAATGTGATCAATTCTGCTACCTCACT
full_AND3_26	hsa-miR-126-3p	hsa-miR-148a-3p	hsa-miR-7-5p	GCATTATTACTCACGGTACGA	CAAAGTTCTGTAGTGCACTGA	AACAAAATCACTAGTCTTCCA	TTGGAGCCAAGGGTTCGCATTATTACTCACGGTACGATAACAAAGTTCTGTAGTGCACTGACTGAACAAAATCACTAGTCTTCCAATTCTGCTACCTCACT
full_AND3_27	hsa-miR-10a-5p	hsa-miR-193b-3p	hsa-miR-96-5p	CAAATTCGGATCTACAGGGTA	GCGGGACTTTGAGGGCCAGTT	CAAAAATGTGCTAGTGCCAAA	TTGGAGCCAAGGGTTCCAAATTCGGATCTACAGGGTATAAGCGGGACTTTGAGGGCCAGTTCCAAAAATGTGCTAGTGCCAAAGAATTCTGCTACCTCACT
full_AND3_28	hsa-miR-148a-3p	hsa-miR-218-5p	hsa-miR-7-5p	CAAAGTTCTGTAGTGCACTGA	ACATGGTTAGATCAAGCACAA	AACAAAATCACTAGTCTTCCA	TTGGAGCCAAGGGTTCCAAAGTTCTGTAGTGCACTGATACATGGTTAGATCAAGCACAACCCTGAACAAAATCACTAGTCTTCCAATTCTGCTACCTCACT
full_AND3_29	hsa-miR-192-5p	hsa-miR-218-5p	hsa-miR-7-5p	GGCTGTCAATTCATAGGTCAG	ACATGGTTAGATCAAGCACAA	AACAAAATCACTAGTCTTCCA	TTGGAGCCAAGGGTTCGGCTGTCAATTCATAGGTCAGTACATGGTTAGATCAAGCACAACCCTGAACAAAATCACTAGTCTTCCAATTCTGCTACCTCACT
full_AND3_30	hsa-miR-125b-5p	hsa-miR-494-3p	hsa-miR-200c-3p	CACAAGTTAGGGTCTCAGGGA	AGGTTTCCCGTGTATGTTTCA	CATCATTACCCGGCAGTATTA	TTGGAGCCAAGGGTTCCACAAGTTAGGGTCTCAGGGATAAGGTTTCCCGTGTATGTTTCACCTGCATCATTACCCGGCAGTATTAATTCTGCTACCTCACT
full_AND3_31	hsa-miR-18a-5p	hsa-miR-31-5p	hsa-miR-141-3p	ATCTGCACTAGATGCACCTTA	AGCTATGCCAGCATCTTGCCT	CATCTTTACCAGACAGTGTTA	TTGGAGCCAAGGGTATCTGCACTAGATGCACCTTAACTAAGCTATGCCAGCATCTTGCCTCCTGCATCTTTACCAGACAGTGTTAATTCTGCTACCTCACT
full_AND3_32	hsa-miR-148a-3p	hsa-miR-18a-5p	hsa-miR-7-5p	CAAAGTTCTGTAGTGCACTGA	ATCTGCACTAGATGCACCTTA	AACAAAATCACTAGTCTTCCA	TTGGAGCCAAGGGTTCCAAAGTTCTGTAGTGCACTGATATCTGCACTAGATGCACCTTACCCTGAACAAAATCACTAGTCTTCCAATTCTGCTACCTCACT
full_AND3_33	hsa-miR-218-5p	hsa-miR-7-5p	hsa-miR-200c-3p	ACATGGTTAGATCAAGCACAA	AACAAAATCACTAGTCTTCCA	CATCATTACCCGGCAGTATTA	TTGGAGCCAAGGGTACATGGTTAGATCAAGCACAACCTAAAACAAAATCACTAGTCTTCCACTGCATCATTACCCGGCAGTATTAATTCTGCTACCTCACT
full_AND3_34	hsa-miR-122-5p	hsa-miR-218-5p	hsa-miR-31-5p	AAACACCATTGTCACACTCCA	ACATGGTTAGATCAAGCACAA	AGCTATGCCAGCATCTTGCCT	TTGGAGCCAAGGGTTCAAACACCATTGTCACACTCCATACATGGTTAGATCAAGCACAACCCTAGCTATGCCAGCATCTTGCCTAATTCTGCTACCTCACT
full_AND3_35	hsa-miR-193b-3p	hsa-miR-193b-3p	hsa-miR-96-5p	GCGGGACTTTGAGGGCCAGTT	GCGGGACTTTGAGGGCCAGTT	CAAAAATGTGCTAGTGCCAAA	TTGGAGCCAAGGGTTCGCGGGACTTTGAGGGCCAGTTTAAGCGGGACTTTGAGGGCCAGTTCCAAAAATGTGCTAGTGCCAAAGAATTCTGCTACCTCACT
full_AND3_36	hsa-miR-18a-5p	hsa-miR-221-3p	hsa-miR-141-3p	ATCTGCACTAGATGCACCTTA	AACCCAGCAGACAATGTAGCT	CATCTTTACCAGACAGTGTTA	TTGGAGCCAAGGGTATCTGCACTAGATGCACCTTACCTAAACCCAGCAGACAATGTAGCTCCTGCATCTTTACCAGACAGTGTTAATTCTGCTACCTCACT
full_AND3_37	hsa-miR-122-5p	hsa-miR-23a-3p	hsa-miR-34a-3p	AAACACCATTGTCACACTCCA	GGAAATCCCTGGCAATGTGAT	GGGCAGTATACTTGCTGATTG	TTGGAGCCAAGGGTTCAAACACCATTGTCACACTCCACGGAAATCCCTGGCAATGTGATCCCTGGGGCAGTATACTTGCTGATTGATTCTGCTACCTCACT
full_AND3_38	hsa-miR-142-3p	hsa-miR-22-3p	hsa-miR-23a-3p	CATAAAGTAGGAAACACTACA	CAGTTCTTCAACTGGCAGCTT	GGAAATCCCTGGCAATGTGAT	TTGGAGCCAAGGGTTCCATAAAGTAGGAAACACTACATAACAGTTCTTCAACTGGCAGCTTCGGAAATCCCTGGCAATGTGATCAATTCTGCTACCTCACT
full_AND3_39	hsa-miR-22-3p	hsa-miR-23a-3p	hsa-miR-200c-3p	CAGTTCTTCAACTGGCAGCTT	GGAAATCCCTGGCAATGTGAT	CATCATTACCCGGCAGTATTA	TTGGAGCCAAGGGTTCCAGTTCTTCAACTGGCAGCTTTGGAAATCCCTGGCAATGTGATCCCTGCATCATTACCCGGCAGTATTAATTCTGCTACCTCACT
full_AND3_40	hsa-miR-125b-5p	hsa-miR-125b-5p	hsa-miR-494-3p	CACAAGTTAGGGTCTCAGGGA	CACAAGTTAGGGTCTCAGGGA	AGGTTTCCCGTGTATGTTTCA	TTGGAGCCAAGGGTTCCACAAGTTAGGGTCTCAGGGATAACACAAGTTAGGGTCTCAGGGACTAGGTTTCCCGTGTATGTTTCAAATTCTGCTACCTCACT
full_AND3_41	hsa-miR-17-3p	hsa-miR-218-5p	hsa-miR-96-5p	TACAAGTGCCTTCACTGCAGT	ACATGGTTAGATCAAGCACAA	CAAAAATGTGCTAGTGCCAAA	TTGGAGCCAAGGGTTCTACAAGTGCCTTCACTGCAGTTACATGGTTAGATCAAGCACAACCCCAAAAATGTGCTAGTGCCAAAGAATTCTGCTACCTCACT
full_AND3_42	hsa-miR-218-5p	hsa-miR-22-3p	hsa-miR-329-3p	ACATGGTTAGATCAAGCACAA	CAGTTCTTCAACTGGCAGCTT	AAGAGGTTAACCAGGTGTGTT	TTGGAGCCAAGGGTACATGGTTAGATCAAGCACAAACTAACAGTTCTTCAACTGGCAGCTTCTGAAGAGGTTAACCAGGTGTGTTATTCTGCTACCTCACT
full_AND3_43	hsa-miR-193b-3p	hsa-miR-329-3p	hsa-miR-96-5p	GCGGGACTTTGAGGGCCAGTT	AAGAGGTTAACCAGGTGTGTT	CAAAAATGTGCTAGTGCCAAA	TTGGAGCCAAGGGTTCGCGGGACTTTGAGGGCCAGTTTAAAAGAGGTTAACCAGGTGTGTTCCAAAAATGTGCTAGTGCCAAAGAATTCTGCTACCTCACT
full_AND3_44	hsa-miR-142-3p	hsa-miR-218-5p	hsa-miR-31-5p	CATAAAGTAGGAAACACTACA	ACATGGTTAGATCAAGCACAA	AGCTATGCCAGCATCTTGCCT	TTGGAGCCAAGGGTTCCATAAAGTAGGAAACACTACATACATGGTTAGATCAAGCACAACCCTAGCTATGCCAGCATCTTGCCTAATTCTGCTACCTCACT
full_AND3_45	hsa-miR-193b-3p	hsa-miR-31-5p	hsa-miR-96-5p	GCGGGACTTTGAGGGCCAGTT	AGCTATGCCAGCATCTTGCCT	CAAAAATGTGCTAGTGCCAAA	TTGGAGCCAAGGGTTCGCGGGACTTTGAGGGCCAGTTTAAGCTATGCCAGCATCTTGCCTCCCAAAAATGTGCTAGTGCCAAAGAATTCTGCTACCTCACT
full_AND3_46	hsa-miR-18a-5p	hsa-miR-192-5p	hsa-miR-200c-3p	ATCTGCACTAGATGCACCTTA	GGCTGTCAATTCATAGGTCAG	CATCATTACCCGGCAGTATTA	TTGGAGCCAAGGGTATCTGCACTAGATGCACCTTAACTAAGGCTGTCAATTCATAGGTCAGCTGCATCATTACCCGGCAGTATTAATTCTGCTACCTCACT
full_AND3_47	hsa-miR-125b-5p	hsa-miR-122-5p	hsa-miR-494-3p	CACAAGTTAGGGTCTCAGGGA	AAACACCATTGTCACACTCCA	AGGTTTCCCGTGTATGTTTCA	TTGGAGCCAAGGGTTCCACAAGTTAGGGTCTCAGGGATAAAAACACCATTGTCACACTCCACTAGGTTTCCCGTGTATGTTTCAAATTCTGCTACCTCACT
full_AND3_48	hsa-miR-148a-3p	hsa-miR-7-5p	hsa-miR-200c-3p	CAAAGTTCTGTAGTGCACTGA	AACAAAATCACTAGTCTTCCA	CATCATTACCCGGCAGTATTA	TTGGAGCCAAGGGTTCCAAAGTTCTGTAGTGCACTGATAAAACAAAATCACTAGTCTTCCACTGCATCATTACCCGGCAGTATTAATTCTGCTACCTCACT
full_AND3_49	hsa-miR-218-5p	hsa-miR-96-5p	hsa-miR-96-5p	ACATGGTTAGATCAAGCACAA	CAAAAATGTGCTAGTGCCAAA	CAAAAATGTGCTAGTGCCAAA	TTGGAGCCAAGGGTACATGGTTAGATCAAGCACAAACTCAAAAATGTGCTAGTGCCAAACCCCAAAAATGTGCTAGTGCCAAAGAATTCTGCTACCTCACT
full_AND3_50	hsa-miR-100-5p	hsa-miR-125b-5p	hsa-miR-494-3p	ACAAGTTCGGATCTACGGGTT	CACAAGTTAGGGTCTCAGGGA	AGGTTTCCCGTGTATGTTTCA	TTGGAGCCAAGGGTTCACAAGTTCGGATCTACGGGTTTAACACAAGTTAGGGTCTCAGGGACTAGGTTTCCCGTGTATGTTTCAAATTCTGCTACCTCACT
full_AND3_51	hsa-miR-22-3p	hsa-miR-23a-3p	hsa-miR-329-3p	CAGTTCTTCAACTGGCAGCTT	GGAAATCCCTGGCAATGTGAT	AAGAGGTTAACCAGGTGTGTT	TTGGAGCCAAGGGTTCCAGTTCTTCAACTGGCAGCTTTGGAAATCCCTGGCAATGTGATCCCTGAAGAGGTTAACCAGGTGTGTTATTCTGCTACCTCACT
full_AND3_52	hsa-miR-125b-5p	hsa-miR-494-3p	hsa-miR-494-3p	CACAAGTTAGGGTCTCAGGGA	AGGTTTCCCGTGTATGTTTCA	AGGTTTCCCGTGTATGTTTCA	TTGGAGCCAAGGGTTCCACAAGTTAGGGTCTCAGGGATAAGGTTTCCCGTGTATGTTTCACCTAGGTTTCCCGTGTATGTTTCAAATTCTGCTACCTCACT
full_AND3_53	hsa-miR-125b-5p	hsa-miR-494-3p	hsa-miR-31-5p	CACAAGTTAGGGTCTCAGGGA	AGGTTTCCCGTGTATGTTTCA	AGCTATGCCAGCATCTTGCCT	TTGGAGCCAAGGGTTCCACAAGTTAGGGTCTCAGGGATAAGGTTTCCCGTGTATGTTTCACCTAGCTATGCCAGCATCTTGCCTAATTCTGCTACCTCACT
full_AND3_54	hsa-miR-125b-5p	hsa-miR-494-3p	hsa-miR-221-3p	CACAAGTTAGGGTCTCAGGGA	AGGTTTCCCGTGTATGTTTCA	AACCCAGCAGACAATGTAGCT	TTGGAGCCAAGGGTTCCACAAGTTAGGGTCTCAGGGATAAGGTTTCCCGTGTATGTTTCACCTAACCCAGCAGACAATGTAGCTAATTCTGCTACCTCACT
full_AND3_55	hsa-miR-100-5p	hsa-miR-494-3p	hsa-miR-494-3p	ACAAGTTCGGATCTACGGGTT	AGGTTTCCCGTGTATGTTTCA	AGGTTTCCCGTGTATGTTTCA	TTGGAGCCAAGGGTTCACAAGTTCGGATCTACGGGTTTAAGGTTTCCCGTGTATGTTTCACCTAGGTTTCCCGTGTATGTTTCAAATTCTGCTACCTCACT
full_AND3_56	hsa-miR-126-3p	hsa-miR-148a-3p	hsa-miR-31-5p	GCATTATTACTCACGGTACGA	CAAAGTTCTGTAGTGCACTGA	AGCTATGCCAGCATCTTGCCT	TTGGAGCCAAGGGTTCGCATTATTACTCACGGTACGATAACAAAGTTCTGTAGTGCACTGACTAGCTATGCCAGCATCTTGCCTAATTCTGCTACCTCACT
full_AND3_57	hsa-miR-193b-3p	hsa-miR-196a-5p	hsa-miR-31-5p	GCGGGACTTTGAGGGCCAGTT	CCAACAACATGAAACTACCTA	AGCTATGCCAGCATCTTGCCT	TTGGAGCCAAGGGTTCGCGGGACTTTGAGGGCCAGTTTCCAACAACATGAAACTACCTACCCTAGCTATGCCAGCATCTTGCCTAATTCTGCTACCTCACT
full_AND3_58	hsa-miR-218-5p	hsa-miR-22-3p	hsa-miR-31-5p	ACATGGTTAGATCAAGCACAA	CAGTTCTTCAACTGGCAGCTT	AGCTATGCCAGCATCTTGCCT	TTGGAGCCAAGGGTACATGGTTAGATCAAGCACAAACTAACAGTTCTTCAACTGGCAGCTTCTAGCTATGCCAGCATCTTGCCTAATTCTGCTACCTCACT
full_AND3_59	hsa-miR-218-5p	hsa-miR-22-3p	hsa-miR-221-3p	ACATGGTTAGATCAAGCACAA	CAGTTCTTCAACTGGCAGCTT	AACCCAGCAGACAATGTAGCT	TTGGAGCCAAGGGTACATGGTTAGATCAAGCACAAACTAACAGTTCTTCAACTGGCAGCTTCTAACCCAGCAGACAATGTAGCTAATTCTGCTACCTCACT
full_AND3_60	hsa-miR-148a-3p	hsa-miR-7-5p	hsa-miR-7-5p	CAAAGTTCTGTAGTGCACTGA	AACAAAATCACTAGTCTTCCA	AACAAAATCACTAGTCTTCCA	TTGGAGCCAAGGGTTCCAAAGTTCTGTAGTGCACTGATAAAACAAAATCACTAGTCTTCCACTGAACAAAATCACTAGTCTTCCAATTCTGCTACCTCACT
full_AND3_61	hsa-miR-122-5p	hsa-miR-142-3p	hsa-miR-23a-3p	AAACACCATTGTCACACTCCA	CATAAAGTAGGAAACACTACA	GGAAATCCCTGGCAATGTGAT	TTGGAGCCAAGGGTTCAAACACCATTGTCACACTCCATAACATAAAGTAGGAAACACTACACGGAAATCCCTGGCAATGTGATCAATTCTGCTACCTCACT
full_AND3_62	hsa-miR-142-3p	hsa-miR-148a-3p	hsa-miR-31-5p	CATAAAGTAGGAAACACTACA	CAAAGTTCTGTAGTGCACTGA	AGCTATGCCAGCATCTTGCCT	TTGGAGCCAAGGGTTCCATAAAGTAGGAAACACTACATAACAAAGTTCTGTAGTGCACTGACTAGCTATGCCAGCATCTTGCCTAATTCTGCTACCTCACT
full_AND3_63	hsa-miR-193b-3p	hsa-miR-96-5p	hsa-miR-96-5p	GCGGGACTTTGAGGGCCAGTT	CAAAAATGTGCTAGTGCCAAA	CAAAAATGTGCTAGTGCCAAA	TTGGAGCCAAGGGTTCGCGGGACTTTGAGGGCCAGTTTCAAAAATGTGCTAGTGCCAAACCCCAAAAATGTGCTAGTGCCAAAGAATTCTGCTACCTCACT
full_AND3_64	hsa-miR-142-3p	hsa-miR-193b-3p	hsa-miR-96-5p	CATAAAGTAGGAAACACTACA	GCGGGACTTTGAGGGCCAGTT	CAAAAATGTGCTAGTGCCAAA	TTGGAGCCAAGGGTTCCATAAAGTAGGAAACACTACATAAGCGGGACTTTGAGGGCCAGTTCCAAAAATGTGCTAGTGCCAAAGAATTCTGCTACCTCACT
full_AND3_65	hsa-miR-125b-5p	hsa-miR-122-5p	hsa-miR-218-5p	CACAAGTTAGGGTCTCAGGGA	AAACACCATTGTCACACTCCA	ACATGGTTAGATCAAGCACAA	TTGGAGCCAAGGGTTCCACAAGTTAGGGTCTCAGGGATAAAAACACCATTGTCACACTCCACACATGGTTAGATCAAGCACAAGAATTCTGCTACCTCACT
full_AND3_66	hsa-miR-125b-5p	hsa-miR-122-5p	hsa-miR-221-3p	CACAAGTTAGGGTCTCAGGGA	AAACACCATTGTCACACTCCA	AACCCAGCAGACAATGTAGCT	TTGGAGCCAAGGGTTCCACAAGTTAGGGTCTCAGGGATAAAAACACCATTGTCACACTCCACTAACCCAGCAGACAATGTAGCTAATTCTGCTACCTCACT
full_AND3_67	hsa-miR-196a-5p	hsa-miR-31-5p	hsa-miR-96-5p	CCAACAACATGAAACTACCTA	AGCTATGCCAGCATCTTGCCT	CAAAAATGTGCTAGTGCCAAA	TTGGAGCCAAGGGTCCAACAACATGAAACTACCTAACTAAGCTATGCCAGCATCTTGCCTCCCAAAAATGTGCTAGTGCCAAAGAATTCTGCTACCTCACT
full_AND3_68	hsa-miR-126-3p	hsa-miR-193b-3p	hsa-miR-200c-3p	GCATTATTACTCACGGTACGA	GCGGGACTTTGAGGGCCAGTT	CATCATTACCCGGCAGTATTA	TTGGAGCCAAGGGTTCGCATTATTACTCACGGTACGATAAGCGGGACTTTGAGGGCCAGTTCTGCATCATTACCCGGCAGTATTAATTCTGCTACCTCACT
full_AND3_69	hsa-miR-142-3p	hsa-miR-221-3p	hsa-miR-31-5p	CATAAAGTAGGAAACACTACA	AACCCAGCAGACAATGTAGCT	AGCTATGCCAGCATCTTGCCT	TTGGAGCCAAGGGTTCCATAAAGTAGGAAACACTACATAAACCCAGCAGACAATGTAGCTCCTAGCTATGCCAGCATCTTGCCTAATTCTGCTACCTCACT
full_AND3_70	hsa-miR-122-5p	hsa-miR-126-3p	hsa-miR-23a-3p	AAACACCATTGTCACACTCCA	GCATTATTACTCACGGTACGA	GGAAATCCCTGGCAATGTGAT	TTGGAGCCAAGGGTTCAAACACCATTGTCACACTCCATAAGCATTATTACTCACGGTACGACGGAAATCCCTGGCAATGTGATCAATTCTGCTACCTCACT
full_AND3_71	hsa-miR-23a-3p	hsa-miR-23a-3p	hsa-miR-329-3p	GGAAATCCCTGGCAATGTGAT	GGAAATCCCTGGCAATGTGAT	AAGAGGTTAACCAGGTGTGTT	TTGGAGCCAAGGGTGGAAATCCCTGGCAATGTGATACTGGAAATCCCTGGCAATGTGATCCCTGAAGAGGTTAACCAGGTGTGTTATTCTGCTACCTCACT
full_AND3_72	hsa-miR-22-3p	hsa-miR-23a-3p	hsa-miR-34a-3p	CAGTTCTTCAACTGGCAGCTT	GGAAATCCCTGGCAATGTGAT	GGGCAGTATACTTGCTGATTG	TTGGAGCCAAGGGTTCCAGTTCTTCAACTGGCAGCTTTGGAAATCCCTGGCAATGTGATCCCTGGGGCAGTATACTTGCTGATTGATTCTGCTACCTCACT
full_AND3_73	hsa-miR-21-3p	hsa-miR-218-5p	hsa-miR-96-5p	ACAGCCCATCGACTGGTGTTG	ACATGGTTAGATCAAGCACAA	CAAAAATGTGCTAGTGCCAAA	TTGGAGCCAAGGGTTCACAGCCCATCGACTGGTGTTGTACATGGTTAGATCAAGCACAACCCCAAAAATGTGCTAGTGCCAAAGAATTCTGCTACCTCACT
full_AND3_74	hsa-miR-22-3p	hsa-miR-221-3p	hsa-miR-31-5p	CAGTTCTTCAACTGGCAGCTT	AACCCAGCAGACAATGTAGCT	AGCTATGCCAGCATCTTGCCT	TTGGAGCCAAGGGTTCCAGTTCTTCAACTGGCAGCTTTAAACCCAGCAGACAATGTAGCTCCTAGCTATGCCAGCATCTTGCCTAATTCTGCTACCTCACT
full_AND3_75	hsa-miR-22-3p	hsa-miR-221-3p	hsa-miR-221-3p	CAGTTCTTCAACTGGCAGCTT	AACCCAGCAGACAATGTAGCT	AACCCAGCAGACAATGTAGCT	TTGGAGCCAAGGGTTCCAGTTCTTCAACTGGCAGCTTTAAACCCAGCAGACAATGTAGCTCCTAACCCAGCAGACAATGTAGCTAATTCTGCTACCTCACT
full_AND3_76	hsa-miR-125b-5p	hsa-miR-494-3p	hsa-miR-34a-5p	CACAAGTTAGGGTCTCAGGGA	AGGTTTCCCGTGTATGTTTCA	CAACCAGCTAAGACACTGCCA	TTGGAGCCAAGGGTTCCACAAGTTAGGGTCTCAGGGATAAGGTTTCCCGTGTATGTTTCACCTGCAACCAGCTAAGACACTGCCAATTCTGCTACCTCACT
full_AND3_77	hsa-miR-142-3p	hsa-miR-193b-3p	hsa-miR-200c-3p	CATAAAGTAGGAAACACTACA	GCGGGACTTTGAGGGCCAGTT	CATCATTACCCGGCAGTATTA	TTGGAGCCAAGGGTTCCATAAAGTAGGAAACACTACATAAGCGGGACTTTGAGGGCCAGTTCTGCATCATTACCCGGCAGTATTAATTCTGCTACCTCACT
