## Supplementary material for "MicroRNA-directed control of complex mRNA stability patterns across cell types": Design of Library 1: 7_full_AND5_context1.csv

Unnamed: 0	miRNA1	miRNA2	miRNA3	miRNA4	miRNA5	target1	target2	target3	target4	target5	seq
full_AND5_1	hsa-miR-10a-5p	hsa-miR-192-5p	hsa-miR-223-3p	hsa-miR-224-5p	hsa-miR-137-3p	AAATTCGGATCTACAGGGTA	GCTGTCAATTCATAGGTCAG	GGGTATTTGACAAACTGACA	CGGAACCACTAGTGACTTGA	CGCGTATTCTTAAGCAATAA	TAAATTCGGATCTACAGGGTACGCTGTCAATTCATAGGTCAGTGGGTATTTGACAAACTGACATCGGAACCACTAGTGACTTGATCGCGTATTCTTAAGCAATAATTTTT
full_AND5_2	hsa-miR-214-3p	hsa-miR-10a-5p	hsa-miR-122-5p	hsa-miR-224-5p	hsa-miR-142-3p	TGCCTGTCTGTGCCTGCTGT	AAATTCGGATCTACAGGGTA	AACACCATTGTCACACTCCA	CGGAACCACTAGTGACTTGA	ATAAAGTAGGAAACACTACA	TTGCCTGTCTGTGCCTGCTGTTAAATTCGGATCTACAGGGTATAACACCATTGTCACACTCCATCGGAACCACTAGTGACTTGACATAAAGTAGGAAACACTACATTTTT
full_AND5_3	hsa-miR-148a-3p	hsa-miR-192-5p	hsa-miR-34a-3p	hsa-miR-199a-5p	hsa-miR-200c-3p	AAAGTTCTGTAGTGCACTGA	GCTGTCAATTCATAGGTCAG	GGCAGTATACTTGCTGATTG	CAGGTAGTCTGAACACTGGG	ATCATTACCCGGCAGTATTA	TAAAGTTCTGTAGTGCACTGACGCTGTCAATTCATAGGTCAGTGGCAGTATACTTGCTGATTGTCAGGTAGTCTGAACACTGGGTATCATTACCCGGCAGTATTATTTTT
full_AND5_4	hsa-miR-7-5p	hsa-miR-214-3p	hsa-miR-148a-3p	hsa-miR-192-5p	hsa-miR-142-3p	ACAAAATCACTAGTCTTCCA	TGCCTGTCTGTGCCTGCTGT	AAAGTTCTGTAGTGCACTGA	GCTGTCAATTCATAGGTCAG	ATAAAGTAGGAAACACTACA	TACAAAATCACTAGTCTTCCATTGCCTGTCTGTGCCTGCTGTTAAAGTTCTGTAGTGCACTGACGCTGTCAATTCATAGGTCAGCATAAAGTAGGAAACACTACATTTTT
full_AND5_5	hsa-miR-122-5p	hsa-miR-193b-3p	hsa-miR-224-5p	hsa-miR-200c-3p	hsa-miR-142-3p	AACACCATTGTCACACTCCA	CGGGACTTTGAGGGCCAGTT	CGGAACCACTAGTGACTTGA	ATCATTACCCGGCAGTATTA	ATAAAGTAGGAAACACTACA	TAACACCATTGTCACACTCCATCGGGACTTTGAGGGCCAGTTTCGGAACCACTAGTGACTTGATATCATTACCCGGCAGTATTACATAAAGTAGGAAACACTACATTTTT
full_AND5_6	hsa-miR-223-3p	hsa-miR-200c-3p	hsa-miR-224-5p	hsa-miR-193b-3p	hsa-miR-10a-5p	GGGTATTTGACAAACTGACA	ATCATTACCCGGCAGTATTA	CGGAACCACTAGTGACTTGA	CGGGACTTTGAGGGCCAGTT	AAATTCGGATCTACAGGGTA	TGGGTATTTGACAAACTGACATATCATTACCCGGCAGTATTATCGGAACCACTAGTGACTTGATCGGGACTTTGAGGGCCAGTTTAAATTCGGATCTACAGGGTATTTTT
full_AND5_7	hsa-miR-125b-5p	hsa-miR-100-5p	hsa-miR-122-5p	hsa-miR-34a-5p	hsa-miR-224-5p	ACAAGTTAGGGTCTCAGGGA	CAAGTTCGGATCTACGGGTT	AACACCATTGTCACACTCCA	AACCAGCTAAGACACTGCCA	CGGAACCACTAGTGACTTGA	TACAAGTTAGGGTCTCAGGGATCAAGTTCGGATCTACGGGTTTAACACCATTGTCACACTCCATAACCAGCTAAGACACTGCCATCGGAACCACTAGTGACTTGATTTTT
full_AND5_8	hsa-miR-125b-5p	hsa-miR-122-5p	hsa-miR-100-5p	hsa-miR-224-5p	hsa-miR-200c-3p	ACAAGTTAGGGTCTCAGGGA	AACACCATTGTCACACTCCA	CAAGTTCGGATCTACGGGTT	CGGAACCACTAGTGACTTGA	ATCATTACCCGGCAGTATTA	TACAAGTTAGGGTCTCAGGGATAACACCATTGTCACACTCCATCAAGTTCGGATCTACGGGTTTCGGAACCACTAGTGACTTGATATCATTACCCGGCAGTATTATTTTT
full_AND5_9	hsa-miR-200c-3p	hsa-miR-126-3p	hsa-miR-214-3p	hsa-miR-192-5p	hsa-miR-17-3p	ATCATTACCCGGCAGTATTA	CATTATTACTCACGGTACGA	TGCCTGTCTGTGCCTGCTGT	GCTGTCAATTCATAGGTCAG	ACAAGTGCCTTCACTGCAGT	TATCATTACCCGGCAGTATTATCATTATTACTCACGGTACGATTGCCTGTCTGTGCCTGCTGTTGCTGTCAATTCATAGGTCAGTACAAGTGCCTTCACTGCAGTTTTTT
full_AND5_10	hsa-miR-17-3p	hsa-miR-200c-3p	hsa-miR-214-3p	hsa-miR-21-3p	hsa-miR-192-5p	ACAAGTGCCTTCACTGCAGT	ATCATTACCCGGCAGTATTA	TGCCTGTCTGTGCCTGCTGT	CAGCCCATCGACTGGTGTTG	GCTGTCAATTCATAGGTCAG	TACAAGTGCCTTCACTGCAGTTATCATTACCCGGCAGTATTATTGCCTGTCTGTGCCTGCTGTTCAGCCCATCGACTGGTGTTGTGCTGTCAATTCATAGGTCAGTTTTT
full_AND5_11	hsa-miR-224-5p	hsa-miR-22-3p	hsa-miR-141-3p	hsa-miR-137-3p	hsa-miR-34a-3p	CGGAACCACTAGTGACTTGA	AGTTCTTCAACTGGCAGCTT	ATCTTTACCAGACAGTGTTA	CGCGTATTCTTAAGCAATAA	GGCAGTATACTTGCTGATTG	TCGGAACCACTAGTGACTTGATAGTTCTTCAACTGGCAGCTTTATCTTTACCAGACAGTGTTATCGCGTATTCTTAAGCAATAACGGCAGTATACTTGCTGATTGTTTTT
full_AND5_12	hsa-miR-224-5p	hsa-miR-214-3p	hsa-miR-22-3p	hsa-miR-34a-3p	hsa-miR-200c-3p	CGGAACCACTAGTGACTTGA	TGCCTGTCTGTGCCTGCTGT	AGTTCTTCAACTGGCAGCTT	GGCAGTATACTTGCTGATTG	ATCATTACCCGGCAGTATTA	TCGGAACCACTAGTGACTTGATTGCCTGTCTGTGCCTGCTGTTAGTTCTTCAACTGGCAGCTTTGGCAGTATACTTGCTGATTGTATCATTACCCGGCAGTATTATTTTT
full_AND5_13	hsa-miR-221-3p	hsa-miR-31-3p	hsa-miR-122-5p	hsa-miR-142-3p	hsa-miR-31-5p	ACCCAGCAGACAATGTAGCT	GGCAATATGTTGGCATAGCA	AACACCATTGTCACACTCCA	ATAAAGTAGGAAACACTACA	GCTATGCCAGCATCTTGCCT	TACCCAGCAGACAATGTAGCTTGGCAATATGTTGGCATAGCATAACACCATTGTCACACTCCACATAAAGTAGGAAACACTACACGCTATGCCAGCATCTTGCCTTTTTT
full_AND5_14	hsa-miR-31-5p	hsa-miR-221-3p	hsa-miR-214-3p	hsa-miR-142-3p	hsa-miR-885-5p	GCTATGCCAGCATCTTGCCT	ACCCAGCAGACAATGTAGCT	TGCCTGTCTGTGCCTGCTGT	ATAAAGTAGGAAACACTACA	AGGCAGGGTAGTGTAATGGA	TGCTATGCCAGCATCTTGCCTTACCCAGCAGACAATGTAGCTTTGCCTGTCTGTGCCTGCTGTCATAAAGTAGGAAACACTACATAGGCAGGGTAGTGTAATGGATTTTT
full_AND5_15	hsa-miR-31-3p	hsa-miR-885-5p	hsa-miR-221-3p	hsa-miR-218-5p	hsa-miR-223-3p	GGCAATATGTTGGCATAGCA	AGGCAGGGTAGTGTAATGGA	ACCCAGCAGACAATGTAGCT	CATGGTTAGATCAAGCACAA	GGGTATTTGACAAACTGACA	TGGCAATATGTTGGCATAGCATAGGCAGGGTAGTGTAATGGATACCCAGCAGACAATGTAGCTCATGGTTAGATCAAGCACAATTGGGTATTTGACAAACTGACATTTTT
full_AND5_16	hsa-miR-218-5p	hsa-miR-142-3p	hsa-miR-192-5p	hsa-miR-200c-3p	hsa-miR-34a-3p	CATGGTTAGATCAAGCACAA	ATAAAGTAGGAAACACTACA	GCTGTCAATTCATAGGTCAG	ATCATTACCCGGCAGTATTA	GGCAGTATACTTGCTGATTG	CATGGTTAGATCAAGCACAATCATAAAGTAGGAAACACTACACGCTGTCAATTCATAGGTCAGTATCATTACCCGGCAGTATTACGGCAGTATACTTGCTGATTGTTTTT
full_AND5_17	hsa-miR-218-5p	hsa-miR-200c-3p	hsa-miR-342-3p	hsa-miR-192-5p	hsa-miR-142-3p	CATGGTTAGATCAAGCACAA	ATCATTACCCGGCAGTATTA	GGTGCGATTTCTGTGTGAGA	GCTGTCAATTCATAGGTCAG	ATAAAGTAGGAAACACTACA	CATGGTTAGATCAAGCACAATTATCATTACCCGGCAGTATTACGGTGCGATTTCTGTGTGAGACGCTGTCAATTCATAGGTCAGCATAAAGTAGGAAACACTACATTTTT
full_AND5_18	hsa-miR-126-3p	hsa-miR-7-5p	hsa-miR-218-5p	hsa-miR-192-5p	hsa-miR-329-3p	CATTATTACTCACGGTACGA	ACAAAATCACTAGTCTTCCA	CATGGTTAGATCAAGCACAA	GCTGTCAATTCATAGGTCAG	AGAGGTTAACCAGGTGTGTT	TCATTATTACTCACGGTACGATACAAAATCACTAGTCTTCCACATGGTTAGATCAAGCACAATTGCTGTCAATTCATAGGTCAGTAGAGGTTAACCAGGTGTGTTTTTTT
full_AND5_19	hsa-miR-196a-5p	hsa-miR-142-3p	hsa-miR-193b-3p	hsa-miR-31-5p	hsa-miR-122-5p	CAACAACATGAAACTACCTA	ATAAAGTAGGAAACACTACA	CGGGACTTTGAGGGCCAGTT	GCTATGCCAGCATCTTGCCT	AACACCATTGTCACACTCCA	CAACAACATGAAACTACCTATCATAAAGTAGGAAACACTACATCGGGACTTTGAGGGCCAGTTTGCTATGCCAGCATCTTGCCTTAACACCATTGTCACACTCCATTTTT
full_AND5_20	hsa-miR-31-5p	hsa-miR-34a-3p	hsa-miR-192-5p	hsa-miR-196a-5p	hsa-miR-193b-3p	GCTATGCCAGCATCTTGCCT	GGCAGTATACTTGCTGATTG	GCTGTCAATTCATAGGTCAG	CAACAACATGAAACTACCTA	CGGGACTTTGAGGGCCAGTT	TGCTATGCCAGCATCTTGCCTTGGCAGTATACTTGCTGATTGTGCTGTCAATTCATAGGTCAGCAACAACATGAAACTACCTATTCGGGACTTTGAGGGCCAGTTTTTTT
full_AND5_21	hsa-miR-96-5p	hsa-miR-196a-5p	hsa-miR-205-5p	hsa-miR-193b-3p	hsa-miR-329-3p	AAAAATGTGCTAGTGCCAAA	CAACAACATGAAACTACCTA	GACTCCGGTGGAATGAAGGA	CGGGACTTTGAGGGCCAGTT	AGAGGTTAACCAGGTGTGTT	AAAAATGTGCTAGTGCCAAATCAACAACATGAAACTACCTATTGACTCCGGTGGAATGAAGGATCGGGACTTTGAGGGCCAGTTTAGAGGTTAACCAGGTGTGTTTTTTT
full_AND5_22	hsa-miR-218-5p	hsa-miR-494-3p	hsa-miR-122-5p	hsa-miR-100-5p	hsa-miR-31-5p	CATGGTTAGATCAAGCACAA	GGTTTCCCGTGTATGTTTCA	AACACCATTGTCACACTCCA	CAAGTTCGGATCTACGGGTT	GCTATGCCAGCATCTTGCCT	CATGGTTAGATCAAGCACAATTGGTTTCCCGTGTATGTTTCATAACACCATTGTCACACTCCATCAAGTTCGGATCTACGGGTTTGCTATGCCAGCATCTTGCCTTTTTT
full_AND5_23	hsa-miR-125b-5p	hsa-miR-214-3p	hsa-miR-221-3p	hsa-miR-494-3p	hsa-miR-218-5p	ACAAGTTAGGGTCTCAGGGA	TGCCTGTCTGTGCCTGCTGT	ACCCAGCAGACAATGTAGCT	GGTTTCCCGTGTATGTTTCA	CATGGTTAGATCAAGCACAA	TACAAGTTAGGGTCTCAGGGATTGCCTGTCTGTGCCTGCTGTTACCCAGCAGACAATGTAGCTTGGTTTCCCGTGTATGTTTCACATGGTTAGATCAAGCACAATTTTTT
full_AND5_24	hsa-miR-221-3p	hsa-miR-494-3p	hsa-miR-194-5p	hsa-miR-125b-5p	hsa-miR-205-5p	ACCCAGCAGACAATGTAGCT	GGTTTCCCGTGTATGTTTCA	CACATGGAGTTGCTGTTACA	ACAAGTTAGGGTCTCAGGGA	GACTCCGGTGGAATGAAGGA	TACCCAGCAGACAATGTAGCTTGGTTTCCCGTGTATGTTTCATCACATGGAGTTGCTGTTACATACAAGTTAGGGTCTCAGGGACGACTCCGGTGGAATGAAGGATTTTT
full_AND5_25	hsa-miR-223-3p	hsa-miR-192-5p	hsa-miR-9-5p	hsa-miR-218-5p	hsa-miR-200c-3p	GGGTATTTGACAAACTGACA	GCTGTCAATTCATAGGTCAG	TACAGCTAGATAACCAAAGA	CATGGTTAGATCAAGCACAA	ATCATTACCCGGCAGTATTA	TGGGTATTTGACAAACTGACACGCTGTCAATTCATAGGTCAGTTACAGCTAGATAACCAAAGACATGGTTAGATCAAGCACAATTATCATTACCCGGCAGTATTATTTTT
full_AND5_26	hsa-miR-21-3p	hsa-miR-200c-3p	hsa-miR-218-5p	hsa-miR-146a-5p	hsa-miR-126-3p	CAGCCCATCGACTGGTGTTG	ATCATTACCCGGCAGTATTA	CATGGTTAGATCAAGCACAA	CCCATGGAATTCAGTTCTCA	CATTATTACTCACGGTACGA	TCAGCCCATCGACTGGTGTTGTATCATTACCCGGCAGTATTACATGGTTAGATCAAGCACAATTCCCATGGAATTCAGTTCTCATCATTATTACTCACGGTACGATTTTT
full_AND5_27	hsa-miR-200c-3p	hsa-miR-329-3p	hsa-miR-23a-3p	hsa-miR-205-5p	hsa-miR-122-5p	ATCATTACCCGGCAGTATTA	AGAGGTTAACCAGGTGTGTT	GAAATCCCTGGCAATGTGAT	GACTCCGGTGGAATGAAGGA	AACACCATTGTCACACTCCA	TATCATTACCCGGCAGTATTATAGAGGTTAACCAGGTGTGTTGAAATCCCTGGCAATGTGATTTGACTCCGGTGGAATGAAGGATAACACCATTGTCACACTCCATTTTT
full_AND5_28	hsa-miR-122-5p	hsa-miR-23a-3p	hsa-miR-223-3p	hsa-miR-200c-3p	hsa-miR-34a-3p	AACACCATTGTCACACTCCA	GAAATCCCTGGCAATGTGAT	GGGTATTTGACAAACTGACA	ATCATTACCCGGCAGTATTA	GGCAGTATACTTGCTGATTG	TAACACCATTGTCACACTCCAGAAATCCCTGGCAATGTGATTTGGGTATTTGACAAACTGACATATCATTACCCGGCAGTATTACGGCAGTATACTTGCTGATTGTTTTT
full_AND5_29	hsa-miR-34a-3p	hsa-miR-23a-3p	hsa-miR-122-5p	hsa-miR-200c-3p	hsa-miR-146a-5p	GGCAGTATACTTGCTGATTG	GAAATCCCTGGCAATGTGAT	AACACCATTGTCACACTCCA	ATCATTACCCGGCAGTATTA	CCCATGGAATTCAGTTCTCA	TGGCAGTATACTTGCTGATTGGAAATCCCTGGCAATGTGATTTAACACCATTGTCACACTCCATATCATTACCCGGCAGTATTATCCCATGGAATTCAGTTCTCATTTTT
full_AND5_30	hsa-miR-193b-3p	hsa-miR-130a-3p	hsa-miR-199a-5p	hsa-miR-22-3p	hsa-miR-148a-3p	CGGGACTTTGAGGGCCAGTT	GCCCTTTTAACATTGCACTG	CAGGTAGTCTGAACACTGGG	AGTTCTTCAACTGGCAGCTT	AAAGTTCTGTAGTGCACTGA	TCGGGACTTTGAGGGCCAGTTTGCCCTTTTAACATTGCACTGTCAGGTAGTCTGAACACTGGGTAGTTCTTCAACTGGCAGCTTTAAAGTTCTGTAGTGCACTGATTTTT
full_AND5_31	hsa-miR-329-3p	hsa-miR-224-5p	hsa-miR-34a-5p	hsa-miR-200c-3p	hsa-miR-9-5p	AGAGGTTAACCAGGTGTGTT	CGGAACCACTAGTGACTTGA	AACCAGCTAAGACACTGCCA	ATCATTACCCGGCAGTATTA	TACAGCTAGATAACCAAAGA	TAGAGGTTAACCAGGTGTGTTTCGGAACCACTAGTGACTTGATAACCAGCTAAGACACTGCCATATCATTACCCGGCAGTATTATTACAGCTAGATAACCAAAGATTTTT
full_AND5_32	hsa-miR-24-3p	hsa-miR-34a-5p	hsa-miR-141-3p	hsa-miR-27a-3p	hsa-miR-34a-3p	GTTCCTGCTGAACTGAGCCA	AACCAGCTAAGACACTGCCA	ATCTTTACCAGACAGTGTTA	CGGAACTTAGCCACTGTGAA	GGCAGTATACTTGCTGATTG	TGTTCCTGCTGAACTGAGCCATAACCAGCTAAGACACTGCCATATCTTTACCAGACAGTGTTATCGGAACTTAGCCACTGTGAACGGCAGTATACTTGCTGATTGTTTTT
full_AND5_33	hsa-miR-10a-5p	hsa-miR-378a-3p	hsa-miR-122-5p	hsa-miR-192-5p	hsa-miR-34a-3p	AAATTCGGATCTACAGGGTA	CTTCTGACTCCAAGTCCAGT	AACACCATTGTCACACTCCA	GCTGTCAATTCATAGGTCAG	GGCAGTATACTTGCTGATTG	TAAATTCGGATCTACAGGGTATCTTCTGACTCCAAGTCCAGTTAACACCATTGTCACACTCCACGCTGTCAATTCATAGGTCAGTGGCAGTATACTTGCTGATTGTTTTT
full_AND5_34	hsa-miR-203a-3p	hsa-miR-9-5p	hsa-miR-329-3p	hsa-miR-126-3p	hsa-miR-223-3p	AGTGGTCCTAAACATTTCAC	TACAGCTAGATAACCAAAGA	AGAGGTTAACCAGGTGTGTT	CATTATTACTCACGGTACGA	GGGTATTTGACAAACTGACA	TAGTGGTCCTAAACATTTCACTTACAGCTAGATAACCAAAGATAGAGGTTAACCAGGTGTGTTTCATTATTACTCACGGTACGACGGGTATTTGACAAACTGACATTTTT
full_AND5_35	hsa-miR-130a-3p	hsa-miR-22-3p	hsa-miR-329-3p	hsa-miR-193b-3p	hsa-miR-141-3p	GCCCTTTTAACATTGCACTG	AGTTCTTCAACTGGCAGCTT	AGAGGTTAACCAGGTGTGTT	CGGGACTTTGAGGGCCAGTT	ATCTTTACCAGACAGTGTTA	TGCCCTTTTAACATTGCACTGTAGTTCTTCAACTGGCAGCTTTAGAGGTTAACCAGGTGTGTTTCGGGACTTTGAGGGCCAGTTTATCTTTACCAGACAGTGTTATTTTT
full_AND5_36	hsa-miR-17-3p	hsa-miR-122-5p	hsa-let-7a-5p	hsa-miR-378a-3p	hsa-miR-21-5p	ACAAGTGCCTTCACTGCAGT	AACACCATTGTCACACTCCA	CTATACAACCTACTACCTCA	CTTCTGACTCCAAGTCCAGT	AACATCAGTCTGATAAGCTA	TACAAGTGCCTTCACTGCAGTTAACACCATTGTCACACTCCATCTATACAACCTACTACCTCATCTTCTGACTCCAAGTCCAGTTAACATCAGTCTGATAAGCTATTTTT
full_AND5_37	hsa-miR-100-5p	hsa-miR-34a-3p	hsa-miR-17-3p	hsa-miR-342-3p	hsa-miR-10a-5p	CAAGTTCGGATCTACGGGTT	GGCAGTATACTTGCTGATTG	ACAAGTGCCTTCACTGCAGT	GGTGCGATTTCTGTGTGAGA	AAATTCGGATCTACAGGGTA	TCAAGTTCGGATCTACGGGTTTGGCAGTATACTTGCTGATTGTACAAGTGCCTTCACTGCAGTTGGTGCGATTTCTGTGTGAGATAAATTCGGATCTACAGGGTATTTTT
full_AND5_38	hsa-miR-329-3p	hsa-miR-27a-3p	hsa-miR-137-3p	hsa-miR-192-5p	hsa-miR-7-5p	AGAGGTTAACCAGGTGTGTT	CGGAACTTAGCCACTGTGAA	CGCGTATTCTTAAGCAATAA	GCTGTCAATTCATAGGTCAG	ACAAAATCACTAGTCTTCCA	TAGAGGTTAACCAGGTGTGTTTCGGAACTTAGCCACTGTGAATCGCGTATTCTTAAGCAATAACGCTGTCAATTCATAGGTCAGTACAAAATCACTAGTCTTCCATTTTT
full_AND5_39	hsa-miR-9-5p	hsa-miR-17-3p	hsa-miR-214-3p	hsa-miR-200c-3p	hsa-miR-130a-3p	TACAGCTAGATAACCAAAGA	ACAAGTGCCTTCACTGCAGT	TGCCTGTCTGTGCCTGCTGT	ATCATTACCCGGCAGTATTA	GCCCTTTTAACATTGCACTG	TTACAGCTAGATAACCAAAGATACAAGTGCCTTCACTGCAGTTTGCCTGTCTGTGCCTGCTGTTATCATTACCCGGCAGTATTACGCCCTTTTAACATTGCACTGTTTTT
full_AND5_40	hsa-miR-192-5p	hsa-miR-378a-3p	hsa-miR-9-5p	hsa-miR-27a-3p	hsa-let-7a-5p	GCTGTCAATTCATAGGTCAG	CTTCTGACTCCAAGTCCAGT	TACAGCTAGATAACCAAAGA	CGGAACTTAGCCACTGTGAA	CTATACAACCTACTACCTCA	TGCTGTCAATTCATAGGTCAGTCTTCTGACTCCAAGTCCAGTTTACAGCTAGATAACCAAAGATCGGAACTTAGCCACTGTGAATCTATACAACCTACTACCTCATTTTT
