## Supplementary material for "MicroRNA-directed control of complex mRNA stability patterns across cell types": Design of Library 1: 8_bulged_AND5_context1.csv

Unnamed: 0	miRNA1	miRNA2	miRNA3	miRNA4	miRNA5	target1	target2	target3	target4	target5	seq
bulged_AND5_1	hsa-miR-10a-5p	hsa-miR-192-5p	hsa-miR-223-3p	hsa-miR-224-5p	hsa-miR-137-3p	AAATTCGGAAGAACAGGGTA	GCTGTCAATAGTTAGGTCAA	GGGTATTTGTGTAACTGACA	CGGAACCACATCTGACTTGA	CGCGTATTCAATAGCAATAA	TTTTAAATTCGGAAGAACAGGGTACGCTGTCAATAGTTAGGTCAACGGGTATTTGTGTAACTGACATCGGAACCACATCTGACTTGATCGCGTATTCAATAGCAATAATT
bulged_AND5_2	hsa-miR-214-3p	hsa-miR-10a-5p	hsa-miR-122-5p	hsa-miR-224-5p	hsa-miR-142-3p	TGCCTGTCTCACCCTGCTGA	AAATTCGGAAGAACAGGGTA	AACACCATTCAGACACTCCA	CGGAACCACATCTGACTTGA	ATAAAGTAGCTTACACTACA	TTTTTGCCTGTCTCACCCTGCTGATAAATTCGGAAGAACAGGGTATAACACCATTCAGACACTCCATCGGAACCACATCTGACTTGACATAAAGTAGCTTACACTACATT
bulged_AND5_3	hsa-miR-148a-3p	hsa-miR-192-5p	hsa-miR-34a-3p	hsa-miR-199a-5p	hsa-miR-200c-3p	AAAGTTCTGATCTGCACTGA	GCTGTCAATAGTTAGGTCAA	GGCAGTATAGAAGCTGATTA	CAGGTAGTCACTACACTGGA	ATCATTACCGCCCAGTATTA	TTTTAAAGTTCTGATCTGCACTGACGCTGTCAATAGTTAGGTCAACGGCAGTATAGAAGCTGATTATCAGGTAGTCACTACACTGGATATCATTACCGCCCAGTATTATT
bulged_AND5_4	hsa-miR-7-5p	hsa-miR-214-3p	hsa-miR-148a-3p	hsa-miR-192-5p	hsa-miR-142-3p	ACAAAATCAGCTGTCTTCCA	TGCCTGTCTCACCCTGCTGA	AAAGTTCTGATCTGCACTGA	GCTGTCAATAGTTAGGTCAA	ATAAAGTAGCTTACACTACA	TTTTACAAAATCAGCTGTCTTCCATTGCCTGTCTCACCCTGCTGATAAAGTTCTGATCTGCACTGACGCTGTCAATAGTTAGGTCAACATAAAGTAGCTTACACTACATT
bulged_AND5_5	hsa-miR-122-5p	hsa-miR-193b-3p	hsa-miR-224-5p	hsa-miR-200c-3p	hsa-miR-142-3p	AACACCATTCAGACACTCCA	CGGGACTTTCTCGGCCAGTA	CGGAACCACATCTGACTTGA	ATCATTACCGCCCAGTATTA	ATAAAGTAGCTTACACTACA	TTTTAACACCATTCAGACACTCCATCGGGACTTTCTCGGCCAGTATCGGAACCACATCTGACTTGATATCATTACCGCCCAGTATTACATAAAGTAGCTTACACTACATT
bulged_AND5_6	hsa-miR-223-3p	hsa-miR-200c-3p	hsa-miR-224-5p	hsa-miR-193b-3p	hsa-miR-10a-5p	GGGTATTTGTGTAACTGACA	ATCATTACCGCCCAGTATTA	CGGAACCACATCTGACTTGA	CGGGACTTTCTCGGCCAGTA	AAATTCGGAAGAACAGGGTA	TTTTGGGTATTTGTGTAACTGACATATCATTACCGCCCAGTATTATCGGAACCACATCTGACTTGATCGGGACTTTCTCGGCCAGTACAAATTCGGAAGAACAGGGTATT
bulged_AND5_7	hsa-miR-125b-5p	hsa-miR-100-5p	hsa-miR-122-5p	hsa-miR-34a-5p	hsa-miR-224-5p	ACAAGTTAGCCACTCAGGGA	CAAGTTCGGTAGTACGGGTA	AACACCATTCAGACACTCCA	AACCAGCTATCTCACTGCCA	CGGAACCACATCTGACTTGA	TTTTACAAGTTAGCCACTCAGGGATCAAGTTCGGTAGTACGGGTATAACACCATTCAGACACTCCATAACCAGCTATCTCACTGCCATCGGAACCACATCTGACTTGATT
bulged_AND5_8	hsa-miR-125b-5p	hsa-miR-122-5p	hsa-miR-100-5p	hsa-miR-224-5p	hsa-miR-200c-3p	ACAAGTTAGCCACTCAGGGA	AACACCATTCAGACACTCCA	CAAGTTCGGTAGTACGGGTA	CGGAACCACATCTGACTTGA	ATCATTACCGCCCAGTATTA	TTTTACAAGTTAGCCACTCAGGGATAACACCATTCAGACACTCCATCAAGTTCGGTAGTACGGGTATCGGAACCACATCTGACTTGATATCATTACCGCCCAGTATTATT
bulged_AND5_9	hsa-miR-200c-3p	hsa-miR-126-3p	hsa-miR-214-3p	hsa-miR-192-5p	hsa-miR-17-3p	ATCATTACCGCCCAGTATTA	CATTATTACAGTCGGTACGA	TGCCTGTCTCACCCTGCTGA	GCTGTCAATAGTTAGGTCAA	ACAAGTGCCAAGACTGCAGA	TTTTATCATTACCGCCCAGTATTATCATTATTACAGTCGGTACGATTGCCTGTCTCACCCTGCTGACGCTGTCAATAGTTAGGTCAATACAAGTGCCAAGACTGCAGATT
bulged_AND5_10	hsa-miR-17-3p	hsa-miR-200c-3p	hsa-miR-214-3p	hsa-miR-21-3p	hsa-miR-192-5p	ACAAGTGCCAAGACTGCAGA	ATCATTACCGCCCAGTATTA	TGCCTGTCTCACCCTGCTGA	CAGCCCATCCTGTGGTGTTA	GCTGTCAATAGTTAGGTCAA	TTTTACAAGTGCCAAGACTGCAGATATCATTACCGCCCAGTATTATTGCCTGTCTCACCCTGCTGATCAGCCCATCCTGTGGTGTTACGCTGTCAATAGTTAGGTCAATT
bulged_AND5_11	hsa-miR-224-5p	hsa-miR-22-3p	hsa-miR-141-3p	hsa-miR-137-3p	hsa-miR-34a-3p	CGGAACCACATCTGACTTGA	AGTTCTTCATAAGGCAGCTA	ATCTTTACCTCTCAGTGTTA	CGCGTATTCAATAGCAATAA	GGCAGTATAGAAGCTGATTA	TTTTCGGAACCACATCTGACTTGATAGTTCTTCATAAGGCAGCTATATCTTTACCTCTCAGTGTTATCGCGTATTCAATAGCAATAACGGCAGTATAGAAGCTGATTATT
bulged_AND5_12	hsa-miR-224-5p	hsa-miR-214-3p	hsa-miR-22-3p	hsa-miR-34a-3p	hsa-miR-200c-3p	CGGAACCACATCTGACTTGA	TGCCTGTCTCACCCTGCTGA	AGTTCTTCATAAGGCAGCTA	GGCAGTATAGAAGCTGATTA	ATCATTACCGCCCAGTATTA	TTTTCGGAACCACATCTGACTTGATTGCCTGTCTCACCCTGCTGATAGTTCTTCATAAGGCAGCTACGGCAGTATAGAAGCTGATTATATCATTACCGCCCAGTATTATT
bulged_AND5_13	hsa-miR-221-3p	hsa-miR-31-3p	hsa-miR-122-5p	hsa-miR-142-3p	hsa-miR-31-5p	ACCCAGCAGTGTATGTAGCA	GGCAATATGAACGCATAGCA	AACACCATTCAGACACTCCA	ATAAAGTAGCTTACACTACA	GCTATGCCACGTTCTTGCCA	TTTTACCCAGCAGTGTATGTAGCACGGCAATATGAACGCATAGCATAACACCATTCAGACACTCCACATAAAGTAGCTTACACTACACGCTATGCCACGTTCTTGCCATT
bulged_AND5_14	hsa-miR-31-5p	hsa-miR-221-3p	hsa-miR-214-3p	hsa-miR-142-3p	hsa-miR-885-5p	GCTATGCCACGTTCTTGCCA	ACCCAGCAGTGTATGTAGCA	TGCCTGTCTCACCCTGCTGA	ATAAAGTAGCTTACACTACA	AGGCAGGGTTCAGTAATGGA	TTTTGCTATGCCACGTTCTTGCCATACCCAGCAGTGTATGTAGCATTGCCTGTCTCACCCTGCTGACATAAAGTAGCTTACACTACATAGGCAGGGTTCAGTAATGGATT
bulged_AND5_15	hsa-miR-31-3p	hsa-miR-885-5p	hsa-miR-221-3p	hsa-miR-218-5p	hsa-miR-223-3p	GGCAATATGAACGCATAGCA	AGGCAGGGTTCAGTAATGGA	ACCCAGCAGTGTATGTAGCA	CATGGTTAGTAGAAGCACAA	GGGTATTTGTGTAACTGACA	TTTTGGCAATATGAACGCATAGCATAGGCAGGGTTCAGTAATGGATACCCAGCAGTGTATGTAGCACATGGTTAGTAGAAGCACAATTGGGTATTTGTGTAACTGACATT
bulged_AND5_16	hsa-miR-218-5p	hsa-miR-142-3p	hsa-miR-192-5p	hsa-miR-200c-3p	hsa-miR-34a-3p	CATGGTTAGTAGAAGCACAA	ATAAAGTAGCTTACACTACA	GCTGTCAATAGTTAGGTCAA	ATCATTACCGCCCAGTATTA	GGCAGTATAGAAGCTGATTA	TTTCATGGTTAGTAGAAGCACAATCATAAAGTAGCTTACACTACACGCTGTCAATAGTTAGGTCAATATCATTACCGCCCAGTATTACGGCAGTATAGAAGCTGATTATT
bulged_AND5_17	hsa-miR-218-5p	hsa-miR-200c-3p	hsa-miR-342-3p	hsa-miR-192-5p	hsa-miR-142-3p	CATGGTTAGTAGAAGCACAA	ATCATTACCGCCCAGTATTA	GGTGCGATTAGAGTGTGAGA	GCTGTCAATAGTTAGGTCAA	ATAAAGTAGCTTACACTACA	TTTCATGGTTAGTAGAAGCACAATTATCATTACCGCCCAGTATTACGGTGCGATTAGAGTGTGAGACGCTGTCAATAGTTAGGTCAACATAAAGTAGCTTACACTACATT
bulged_AND5_18	hsa-miR-126-3p	hsa-miR-7-5p	hsa-miR-218-5p	hsa-miR-192-5p	hsa-miR-329-3p	CATTATTACAGTCGGTACGA	ACAAAATCAGCTGTCTTCCA	CATGGTTAGTAGAAGCACAA	GCTGTCAATAGTTAGGTCAA	AGAGGTTAAGGTGGTGTGTA	TTTTCATTATTACAGTCGGTACGATACAAAATCAGCTGTCTTCCACATGGTTAGTAGAAGCACAATTGCTGTCAATAGTTAGGTCAATAGAGGTTAAGGTGGTGTGTATT
bulged_AND5_19	hsa-miR-196a-5p	hsa-miR-142-3p	hsa-miR-193b-3p	hsa-miR-31-5p	hsa-miR-122-5p	CAACAACATCTTACTACCTA	ATAAAGTAGCTTACACTACA	CGGGACTTTCTCGGCCAGTA	GCTATGCCACGTTCTTGCCA	AACACCATTCAGACACTCCA	TTTTCAACAACATCTTACTACCTACATAAAGTAGCTTACACTACATCGGGACTTTCTCGGCCAGTACGCTATGCCACGTTCTTGCCATAACACCATTCAGACACTCCATT
bulged_AND5_20	hsa-miR-31-5p	hsa-miR-34a-3p	hsa-miR-192-5p	hsa-miR-196a-5p	hsa-miR-193b-3p	GCTATGCCACGTTCTTGCCA	GGCAGTATAGAAGCTGATTA	GCTGTCAATAGTTAGGTCAA	CAACAACATCTTACTACCTA	CGGGACTTTCTCGGCCAGTA	TTTTGCTATGCCACGTTCTTGCCACGGCAGTATAGAAGCTGATTACGCTGTCAATAGTTAGGTCAATCAACAACATCTTACTACCTATCGGGACTTTCTCGGCCAGTATT
bulged_AND5_21	hsa-miR-96-5p	hsa-miR-196a-5p	hsa-miR-205-5p	hsa-miR-193b-3p	hsa-miR-329-3p	AAAAATGTGGCTGTGCCAAA	CAACAACATCTTACTACCTA	GACTCCGGTCCTATGAAGGA	CGGGACTTTCTCGGCCAGTA	AGAGGTTAAGGTGGTGTGTA	TTTAAAAATGTGGCTGTGCCAAATTCAACAACATCTTACTACCTACGACTCCGGTCCTATGAAGGATCGGGACTTTCTCGGCCAGTATAGAGGTTAAGGTGGTGTGTATT
bulged_AND5_22	hsa-miR-218-5p	hsa-miR-494-3p	hsa-miR-122-5p	hsa-miR-100-5p	hsa-miR-31-5p	CATGGTTAGTAGAAGCACAA	GGTTTCCCGACAATGTTTCA	AACACCATTCAGACACTCCA	CAAGTTCGGTAGTACGGGTA	GCTATGCCACGTTCTTGCCA	TTTCATGGTTAGTAGAAGCACAATTGGTTTCCCGACAATGTTTCATAACACCATTCAGACACTCCATCAAGTTCGGTAGTACGGGTACGCTATGCCACGTTCTTGCCATT
bulged_AND5_23	hsa-miR-125b-5p	hsa-miR-214-3p	hsa-miR-221-3p	hsa-miR-494-3p	hsa-miR-218-5p	ACAAGTTAGCCACTCAGGGA	TGCCTGTCTCACCCTGCTGA	ACCCAGCAGTGTATGTAGCA	GGTTTCCCGACAATGTTTCA	CATGGTTAGTAGAAGCACAA	TTTTACAAGTTAGCCACTCAGGGATTGCCTGTCTCACCCTGCTGATACCCAGCAGTGTATGTAGCACGGTTTCCCGACAATGTTTCACATGGTTAGTAGAAGCACAATTT
bulged_AND5_24	hsa-miR-221-3p	hsa-miR-494-3p	hsa-miR-194-5p	hsa-miR-125b-5p	hsa-miR-205-5p	ACCCAGCAGTGTATGTAGCA	GGTTTCCCGACAATGTTTCA	CACATGGAGAACCTGTTACA	ACAAGTTAGCCACTCAGGGA	GACTCCGGTCCTATGAAGGA	TTTTACCCAGCAGTGTATGTAGCACGGTTTCCCGACAATGTTTCATCACATGGAGAACCTGTTACATACAAGTTAGCCACTCAGGGACGACTCCGGTCCTATGAAGGATT
bulged_AND5_25	hsa-miR-223-3p	hsa-miR-192-5p	hsa-miR-9-5p	hsa-miR-218-5p	hsa-miR-200c-3p	GGGTATTTGTGTAACTGACA	GCTGTCAATAGTTAGGTCAA	TACAGCTAGTATACCAAAGA	CATGGTTAGTAGAAGCACAA	ATCATTACCGCCCAGTATTA	TTTTGGGTATTTGTGTAACTGACACGCTGTCAATAGTTAGGTCAATTACAGCTAGTATACCAAAGACATGGTTAGTAGAAGCACAATTATCATTACCGCCCAGTATTATT
bulged_AND5_26	hsa-miR-21-3p	hsa-miR-200c-3p	hsa-miR-218-5p	hsa-miR-146a-5p	hsa-miR-126-3p	CAGCCCATCCTGTGGTGTTA	ATCATTACCGCCCAGTATTA	CATGGTTAGTAGAAGCACAA	CCCATGGAAAAGAGTTCTCA	CATTATTACAGTCGGTACGA	TTTTCAGCCCATCCTGTGGTGTTATATCATTACCGCCCAGTATTACATGGTTAGTAGAAGCACAATTCCCATGGAAAAGAGTTCTCATCATTATTACAGTCGGTACGATT
bulged_AND5_27	hsa-miR-200c-3p	hsa-miR-329-3p	hsa-miR-23a-3p	hsa-miR-205-5p	hsa-miR-122-5p	ATCATTACCGCCCAGTATTA	AGAGGTTAAGGTGGTGTGTA	GAAATCCCTCCGAATGTGAA	GACTCCGGTCCTATGAAGGA	AACACCATTCAGACACTCCA	TTTTATCATTACCGCCCAGTATTATAGAGGTTAAGGTGGTGTGTAGAAATCCCTCCGAATGTGAATTGACTCCGGTCCTATGAAGGATAACACCATTCAGACACTCCATT
bulged_AND5_28	hsa-miR-122-5p	hsa-miR-23a-3p	hsa-miR-223-3p	hsa-miR-200c-3p	hsa-miR-34a-3p	AACACCATTCAGACACTCCA	GAAATCCCTCCGAATGTGAA	GGGTATTTGTGTAACTGACA	ATCATTACCGCCCAGTATTA	GGCAGTATAGAAGCTGATTA	TTTTAACACCATTCAGACACTCCAGAAATCCCTCCGAATGTGAATTGGGTATTTGTGTAACTGACATATCATTACCGCCCAGTATTACGGCAGTATAGAAGCTGATTATT
bulged_AND5_29	hsa-miR-34a-3p	hsa-miR-23a-3p	hsa-miR-122-5p	hsa-miR-200c-3p	hsa-miR-146a-5p	GGCAGTATAGAAGCTGATTA	GAAATCCCTCCGAATGTGAA	AACACCATTCAGACACTCCA	ATCATTACCGCCCAGTATTA	CCCATGGAAAAGAGTTCTCA	TTTTGGCAGTATAGAAGCTGATTAGAAATCCCTCCGAATGTGAATTAACACCATTCAGACACTCCATATCATTACCGCCCAGTATTATCCCATGGAAAAGAGTTCTCATT
bulged_AND5_30	hsa-miR-193b-3p	hsa-miR-130a-3p	hsa-miR-199a-5p	hsa-miR-22-3p	hsa-miR-148a-3p	CGGGACTTTCTCGGCCAGTA	GCCCTTTTATATTTGCACTA	CAGGTAGTCACTACACTGGA	AGTTCTTCATAAGGCAGCTA	AAAGTTCTGATCTGCACTGA	TTTTCGGGACTTTCTCGGCCAGTACGCCCTTTTATATTTGCACTATCAGGTAGTCACTACACTGGATAGTTCTTCATAAGGCAGCTACAAAGTTCTGATCTGCACTGATT
bulged_AND5_31	hsa-miR-329-3p	hsa-miR-224-5p	hsa-miR-34a-5p	hsa-miR-200c-3p	hsa-miR-9-5p	AGAGGTTAAGGTGGTGTGTA	CGGAACCACATCTGACTTGA	AACCAGCTATCTCACTGCCA	ATCATTACCGCCCAGTATTA	TACAGCTAGTATACCAAAGA	TTTTAGAGGTTAAGGTGGTGTGTATCGGAACCACATCTGACTTGATAACCAGCTATCTCACTGCCATATCATTACCGCCCAGTATTATTACAGCTAGTATACCAAAGATT
bulged_AND5_32	hsa-miR-24-3p	hsa-miR-34a-5p	hsa-miR-141-3p	hsa-miR-27a-3p	hsa-miR-34a-3p	GTTCCTGCTCTTCTGAGCCA	AACCAGCTATCTCACTGCCA	ATCTTTACCTCTCAGTGTTA	CGGAACTTACGGACTGTGAA	GGCAGTATAGAAGCTGATTA	TTTTGTTCCTGCTCTTCTGAGCCATAACCAGCTATCTCACTGCCATATCTTTACCTCTCAGTGTTATCGGAACTTACGGACTGTGAACGGCAGTATAGAAGCTGATTATT
bulged_AND5_33	hsa-miR-10a-5p	hsa-miR-378a-3p	hsa-miR-122-5p	hsa-miR-192-5p	hsa-miR-34a-3p	AAATTCGGAAGAACAGGGTA	CTTCTGACTGGTAGTCCAGA	AACACCATTCAGACACTCCA	GCTGTCAATAGTTAGGTCAA	GGCAGTATAGAAGCTGATTA	TTTTAAATTCGGAAGAACAGGGTATCTTCTGACTGGTAGTCCAGATAACACCATTCAGACACTCCACGCTGTCAATAGTTAGGTCAACGGCAGTATAGAAGCTGATTATT
bulged_AND5_34	hsa-miR-203a-3p	hsa-miR-9-5p	hsa-miR-329-3p	hsa-miR-126-3p	hsa-miR-223-3p	AGTGGTCCTTTTCATTTCAA	TACAGCTAGTATACCAAAGA	AGAGGTTAAGGTGGTGTGTA	CATTATTACAGTCGGTACGA	GGGTATTTGTGTAACTGACA	TTTTAGTGGTCCTTTTCATTTCAATTACAGCTAGTATACCAAAGATAGAGGTTAAGGTGGTGTGTATCATTATTACAGTCGGTACGACGGGTATTTGTGTAACTGACATT
bulged_AND5_35	hsa-miR-130a-3p	hsa-miR-22-3p	hsa-miR-329-3p	hsa-miR-193b-3p	hsa-miR-141-3p	GCCCTTTTATATTTGCACTA	AGTTCTTCATAAGGCAGCTA	AGAGGTTAAGGTGGTGTGTA	CGGGACTTTCTCGGCCAGTA	ATCTTTACCTCTCAGTGTTA	TTTTGCCCTTTTATATTTGCACTATAGTTCTTCATAAGGCAGCTATAGAGGTTAAGGTGGTGTGTATCGGGACTTTCTCGGCCAGTATATCTTTACCTCTCAGTGTTATT
bulged_AND5_36	hsa-miR-17-3p	hsa-miR-122-5p	hsa-let-7a-5p	hsa-miR-378a-3p	hsa-miR-21-5p	ACAAGTGCCAAGACTGCAGA	AACACCATTCAGACACTCCA	CTATACAACGATCTACCTCA	CTTCTGACTGGTAGTCCAGA	AACATCAGTGACATAAGCTA	TTTTACAAGTGCCAAGACTGCAGATAACACCATTCAGACACTCCATCTATACAACGATCTACCTCATCTTCTGACTGGTAGTCCAGATAACATCAGTGACATAAGCTATT
bulged_AND5_37	hsa-miR-100-5p	hsa-miR-34a-3p	hsa-miR-17-3p	hsa-miR-342-3p	hsa-miR-10a-5p	CAAGTTCGGTAGTACGGGTA	GGCAGTATAGAAGCTGATTA	ACAAGTGCCAAGACTGCAGA	GGTGCGATTAGAGTGTGAGA	AAATTCGGAAGAACAGGGTA	TTTTCAAGTTCGGTAGTACGGGTACGGCAGTATAGAAGCTGATTATACAAGTGCCAAGACTGCAGACGGTGCGATTAGAGTGTGAGATAAATTCGGAAGAACAGGGTATT
bulged_AND5_38	hsa-miR-329-3p	hsa-miR-27a-3p	hsa-miR-137-3p	hsa-miR-192-5p	hsa-miR-7-5p	AGAGGTTAAGGTGGTGTGTA	CGGAACTTACGGACTGTGAA	CGCGTATTCAATAGCAATAA	GCTGTCAATAGTTAGGTCAA	ACAAAATCAGCTGTCTTCCA	TTTTAGAGGTTAAGGTGGTGTGTATCGGAACTTACGGACTGTGAATCGCGTATTCAATAGCAATAACGCTGTCAATAGTTAGGTCAATACAAAATCAGCTGTCTTCCATT
bulged_AND5_39	hsa-miR-9-5p	hsa-miR-17-3p	hsa-miR-214-3p	hsa-miR-200c-3p	hsa-miR-130a-3p	TACAGCTAGTATACCAAAGA	ACAAGTGCCAAGACTGCAGA	TGCCTGTCTCACCCTGCTGA	ATCATTACCGCCCAGTATTA	GCCCTTTTATATTTGCACTA	TTTTTACAGCTAGTATACCAAAGATACAAGTGCCAAGACTGCAGATTGCCTGTCTCACCCTGCTGATATCATTACCGCCCAGTATTACGCCCTTTTATATTTGCACTATT
bulged_AND5_40	hsa-miR-192-5p	hsa-miR-378a-3p	hsa-miR-9-5p	hsa-miR-27a-3p	hsa-let-7a-5p	GCTGTCAATAGTTAGGTCAA	CTTCTGACTGGTAGTCCAGA	TACAGCTAGTATACCAAAGA	CGGAACTTACGGACTGTGAA	CTATACAACGATCTACCTCA	TTTTGCTGTCAATAGTTAGGTCAATCTTCTGACTGGTAGTCCAGATTACAGCTAGTATACCAAAGATCGGAACTTACGGACTGTGAATCTATACAACGATCTACCTCATT
