## Supplementary material for "MicroRNA-directed control of complex mRNA stability patterns across cell types": Design of Library 1: 9_seed_singleX3_context1.csv

design	miRNA1	miRNA2	miRNA3	target1	target2	target3	seq
seed_singleX3_1	hsa-miR-224-5p	hsa-miR-224-5p	hsa-miR-224-5p	TGACTTGA	TGACTTGA	TGACTTGA	TTGGAGCCAAGGGTTCTGACTTGAAGGGCCCCAGCACTACTGACTTGAACACCAGGAGTCCCTGTGACTTGATACTGTGTACAGAATTCTGCTACCTCACT
seed_singleX3_2	hsa-miR-122-5p	hsa-miR-122-5p	hsa-miR-122-5p	ACACTCCA	ACACTCCA	ACACTCCA	TTGGAGCCAAGGGTTCACACTCCAAGGGCCCCAGCCCTAAACACTCCAACACCAGGAGTCCCTGACACTCCATACTGTGTACAGAATTCTGCTACCTCACT
seed_singleX3_3	hsa-miR-329-3p	hsa-miR-329-3p	hsa-miR-329-3p	GGTGTGTA	GGTGTGTA	GGTGTGTA	TTGGAGCCAAGGGTTCGGTGTGTAAGGGCCCCAGCACTAAGGTGTGTAACACCAGGAGTCCCTGGGTGTGTATACTGTGTACAGAATTCTGCTACCTCACT
seed_singleX3_4	hsa-miR-18a-5p	hsa-miR-18a-5p	hsa-miR-18a-5p	GCACCTTA	GCACCTTA	GCACCTTA	TTGGAGCCAAGGGTTCGCACCTTAAGGGCCCCAGCACTAAGCACCTTAACACCAGGAGTCCCTGGCACCTTATACTGTGTACAGAATTCTGCTACCTCACT
seed_singleX3_5	hsa-miR-20a-5p	hsa-miR-20a-5p	hsa-miR-20a-5p	GCACTTTA	GCACTTTA	GCACTTTA	TTGGAGCCAAGGGTTCGCACTTTAAGGGCCCCAGCACTAAGCACTTTAACACCAGGAGTCCCTGGCACTTTATACTGTGTACAGAATTCTGCTACCTCACT
seed_singleX3_6	hsa-miR-25-3p	hsa-miR-25-3p	hsa-miR-25-3p	GTGCAATA	GTGCAATA	GTGCAATA	TTGGAGCCAAGGGTTCGTGCAATAAGGGCCCCAGCACTAAGTGCAATAACACCAGGAGTCCCTGGTGCAATATACTGTGTACAGAATTCTGCTACCTCACT
seed_singleX3_7	hsa-miR-21-3p	hsa-miR-21-3p	hsa-miR-21-3p	TGGTGTTA	TGGTGTTA	TGGTGTTA	TTGGAGCCAAGGGTTCTGGTGTTAAGGGCCCCAGCACTACTGGTGTTAACACCAGGAGTCCCTGTGGTGTTATACTGTGTACAGAATTCTGCTACCTCACT
seed_singleX3_8	hsa-miR-29a-3p	hsa-miR-29a-3p	hsa-miR-29a-3p	TGGTGCTA	TGGTGCTA	TGGTGCTA	TTGGAGCCAAGGGTTCTGGTGCTAAGGGCCCCAGCACTACTGGTGCTAACACCAGGAGTCCCTGTGGTGCTATACTGTGTACAGAATTCTGCTACCTCACT
seed_singleX3_9	hsa-miR-31-3p	hsa-miR-31-3p	hsa-miR-31-3p	GCATAGCA	GCATAGCA	GCATAGCA	TTGGAGCCAAGGGTTCGCATAGCAAGGGCCCCAGCACTAAGCATAGCAACACCAGGAGTCCCTGGCATAGCATACTGTGTACAGAATTCTGCTACCTCACT
seed_singleX3_10	hsa-miR-22-3p	hsa-miR-22-3p	hsa-miR-22-3p	GGCAGCTA	GGCAGCTA	GGCAGCTA	TTGGAGCCAAGGGTTCGGCAGCTAAGGGCCCCAGCACTAAGGCAGCTAACACCAGGAGTCCCTGGGCAGCTATACTGTGTACAGAATTCTGCTACCTCACT
seed_singleX3_11	hsa-miR-142-3p	hsa-miR-142-3p	hsa-miR-142-3p	ACACTACA	ACACTACA	ACACTACA	TTGGAGCCAAGGGTTCACACTACAAGGGCCCCAGCCCTAAACACTACAACACCAGGAGTCCCTGACACTACATACTGTGTACAGAATTCTGCTACCTCACT
seed_singleX3_12	hsa-miR-192-5p	hsa-miR-192-5p	hsa-miR-192-5p	TAGGTCAA	TAGGTCAA	TAGGTCAA	TTGGAGCCAAGGGTTCTAGGTCAAAGGGCCCCAGCACTAATAGGTCAAACACCAGGAGTCCCTGTAGGTCAATACTGTGTACAGAATTCTGCTACCTCACT
seed_singleX3_13	hsa-miR-7-5p	hsa-miR-7-5p	hsa-miR-7-5p	GTCTTCCA	GTCTTCCA	GTCTTCCA	TTGGAGCCAAGGGTTCGTCTTCCAAGGGCCCCAGCACTAAGTCTTCCAACACCAGGAGTCCCTGGTCTTCCATACTGTGTACAGAATTCTGCTACCTCACT
seed_singleX3_14	hsa-miR-125b-5p	hsa-miR-125b-5p	hsa-miR-125b-5p	CTCAGGGA	CTCAGGGA	CTCAGGGA	TTGGAGCCAAGGGTTCCTCAGGGAAGGGCCCCAGCACTAACTCAGGGAACACCAGGAGTCCCTGCTCAGGGATACTGTGTACAGAATTCTGCTACCTCACT
seed_singleX3_15	hsa-miR-23a-3p	hsa-miR-23a-3p	hsa-miR-23a-3p	AATGTGAA	AATGTGAA	AATGTGAA	TTGGAGCCAAGGGTTAATGTGAACAGGGCCCCAGCCCTAAATGTGAAGACACCAGGAGTCCCTAATGTGAAGTACTGTGTACAGAATTCTGCTACCTCACT
seed_singleX3_16	hsa-miR-196a-5p	hsa-miR-196a-5p	hsa-miR-196a-5p	ACTACCTA	ACTACCTA	ACTACCTA	TTGGAGCCAAGGGTTCACTACCTAAGGGCCCCAGCCCTAAACTACCTAACACCAGGAGTCCCTGACTACCTATACTGTGTACAGAATTCTGCTACCTCACT
seed_singleX3_17	hsa-miR-126-3p	hsa-miR-126-3p	hsa-miR-126-3p	CGGTACGA	CGGTACGA	CGGTACGA	TTGGAGCCAAGGGTTCCGGTACGAAGGGCCCCAGCACTAACGGTACGAACACCAGGAGTCCCTGCGGTACGATACTGTGTACAGAATTCTGCTACCTCACT
seed_singleX3_18	hsa-miR-130b-3p	hsa-miR-130b-3p	hsa-miR-130b-3p	TTGCACTA	TTGCACTA	TTGCACTA	TTGGAGCCAAGGGTTCTTGCACTAAGGGCCCCAGCACTAATTGCACTAACACCAGGAGTCCCTGTTGCACTATACTGTGTACAGAATTCTGCTACCTCACT
seed_singleX3_19	hsa-miR-34a-3p	hsa-miR-34a-3p	hsa-miR-34a-3p	GCTGATTA	GCTGATTA	GCTGATTA	TTGGAGCCAAGGGTTCGCTGATTAAGGGCCCCAGCACTAAGCTGATTAACACCAGGAGTCCCTGGCTGATTATACTGTGTACAGAATTCTGCTACCTCACT
seed_singleX3_20	hsa-miR-96-5p	hsa-miR-96-5p	hsa-miR-96-5p	GTGCCAAA	GTGCCAAA	GTGCCAAA	TTGGAGCCAAGGGTTCGTGCCAAAAGGGCCCCAGCACTAAGTGCCAAAACACCAGGAGTCCCTGGTGCCAAATACTGTGTACAGAATTCTGCTACCTCACT
seed_singleX3_21	hsa-miR-21-5p	hsa-miR-21-5p	hsa-miR-21-5p	ATAAGCTA	ATAAGCTA	ATAAGCTA	TTGGAGCCAAGGGTTCATAAGCTAAGGGCCCCAGCCCTAAATAAGCTAACACCAGGAGTCCCTGATAAGCTATACTGTGTACAGAATTCTGCTACCTCACT
seed_singleX3_22	hsa-miR-494-3p	hsa-miR-494-3p	hsa-miR-494-3p	ATGTTTCA	ATGTTTCA	ATGTTTCA	TTGGAGCCAAGGGTTCATGTTTCAAGGGCCCCAGCCCTAAATGTTTCAACACCAGGAGTCCCTGATGTTTCATACTGTGTACAGAATTCTGCTACCTCACT
seed_singleX3_23	hsa-miR-141-3p	hsa-miR-141-3p	hsa-miR-141-3p	CAGTGTTA	CAGTGTTA	CAGTGTTA	TTGGAGCCAAGGGTTCCAGTGTTAAGGGCCCCAGCACTAACAGTGTTAACACCAGGAGTCCCTGCAGTGTTATACTGTGTACAGAATTCTGCTACCTCACT
seed_singleX3_24	hsa-miR-16-5p	hsa-miR-16-5p	hsa-miR-16-5p	TGCTGCTA	TGCTGCTA	TGCTGCTA	TTGGAGCCAAGGGTTCTGCTGCTAAGGGCCCCAGCACTACTGCTGCTAACACCAGGAGTCCCTGTGCTGCTATACTGTGTACAGAATTCTGCTACCTCACT
seed_singleX3_25	hsa-miR-221-3p	hsa-miR-221-3p	hsa-miR-221-3p	ATGTAGCA	ATGTAGCA	ATGTAGCA	TTGGAGCCAAGGGTTCATGTAGCAAGGGCCCCAGCCCTAAATGTAGCAACACCAGGAGTCCCTGATGTAGCATACTGTGTACAGAATTCTGCTACCTCACT
seed_singleX3_26	hsa-miR-10a-5p	hsa-miR-10a-5p	hsa-miR-10a-5p	ACAGGGTA	ACAGGGTA	ACAGGGTA	TTGGAGCCAAGGGTTCACAGGGTAAGGGCCCCAGCCCTAAACAGGGTAACACCAGGAGTCCCTGACAGGGTATACTGTGTACAGAATTCTGCTACCTCACT
seed_singleX3_27	hsa-miR-103a-3p	hsa-miR-103a-3p	hsa-miR-103a-3p	ATGCTGCA	ATGCTGCA	ATGCTGCA	TTGGAGCCAAGGGTTCATGCTGCAAGGGCCCCAGCCCTAAATGCTGCAACACCAGGAGTCCCTGATGCTGCATACTGTGTACAGAATTCTGCTACCTCACT
seed_singleX3_28	hsa-miR-34a-5p	hsa-miR-34a-5p	hsa-miR-34a-5p	CACTGCCA	CACTGCCA	CACTGCCA	TTGGAGCCAAGGGTTCCACTGCCAAGGGCCCCAGCACTAACACTGCCAACACCAGGAGTCCCTGCACTGCCATACTGTGTACAGAATTCTGCTACCTCACT
seed_singleX3_29	hsa-miR-200c-3p	hsa-miR-200c-3p	hsa-miR-200c-3p	CAGTATTA	CAGTATTA	CAGTATTA	TTGGAGCCAAGGGTTCCAGTATTAAGGGCCCCAGCACTAACAGTATTAACACCAGGAGTCCCTGCAGTATTATACTGTGTACAGAATTCTGCTACCTCACT
seed_singleX3_30	hsa-miR-218-5p	hsa-miR-218-5p	hsa-miR-218-5p	AAGCACAA	AAGCACAA	AAGCACAA	TTGGAGCCAAGGGTTCAAGCACAAAGGGCCCCAGCCCTAAAAGCACAAACACCAGGAGTCCCTGAAGCACAATACTGTGTACAGAATTCTGCTACCTCACT
seed_singleX3_31	hsa-miR-223-3p	hsa-miR-223-3p	hsa-miR-223-3p	AACTGACA	AACTGACA	AACTGACA	TTGGAGCCAAGGGTTCAACTGACAAGGGCCCCAGCCCTAAAACTGACAACACCAGGAGTCCCTGAACTGACATACTGTGTACAGAATTCTGCTACCTCACT
seed_singleX3_32	hsa-miR-193b-3p	hsa-miR-193b-3p	hsa-miR-193b-3p	GGCCAGTA	GGCCAGTA	GGCCAGTA	TTGGAGCCAAGGGTTCGGCCAGTAAGGGCCCCAGCACTAAGGCCAGTAACACCAGGAGTCCCTGGGCCAGTATACTGTGTACAGAATTCTGCTACCTCACT
seed_singleX3_33	hsa-miR-320a-3p	hsa-miR-320a-3p	hsa-miR-320a-3p	CAGCTTTA	CAGCTTTA	CAGCTTTA	TTGGAGCCAAGGGTTCCAGCTTTAAGGGCCCCAGCACTAACAGCTTTAACACCAGGAGTCCCTGCAGCTTTATACTGTGTACAGAATTCTGCTACCTCACT
seed_singleX3_34	hsa-miR-17-3p	hsa-miR-17-3p	hsa-miR-17-3p	ACTGCAGA	ACTGCAGA	ACTGCAGA	TTGGAGCCAAGGGTTCACTGCAGAAGGGCCCCAGCCCTAAACTGCAGAACACCAGGAGTCCCTGACTGCAGATACTGTGTACAGAATTCTGCTACCTCACT
seed_singleX3_35	hsa-miR-31-5p	hsa-miR-31-5p	hsa-miR-31-5p	TCTTGCCA	TCTTGCCA	TCTTGCCA	TTGGAGCCAAGGGTTCTCTTGCCAAGGGCCCCAGCACTAATCTTGCCAACACCAGGAGTCCCTGTCTTGCCATACTGTGTACAGAATTCTGCTACCTCACT
seed_singleX3_36	hsa-miR-100-5p	hsa-miR-100-5p	hsa-miR-100-5p	TACGGGTA	TACGGGTA	TACGGGTA	TTGGAGCCAAGGGTTCTACGGGTAAGGGCCCCAGCACTAATACGGGTAACACCAGGAGTCCCTGTACGGGTATACTGTGTACAGAATTCTGCTACCTCACT
seed_singleX3_37	hsa-miR-148a-3p	hsa-miR-148a-3p	hsa-miR-148a-3p	TGCACTGA	TGCACTGA	TGCACTGA	TTGGAGCCAAGGGTTCTGCACTGAAGGGCCCCAGCACTACTGCACTGAACACCAGGAGTCCCTGTGCACTGATACTGTGTACAGAATTCTGCTACCTCACT
seed_singleX3_38	hsa-let-7a-5p	hsa-let-7a-5p	hsa-let-7a-5p	CTACCTCA	CTACCTCA	CTACCTCA	TTGGAGCCAAGGGTTCCTACCTCAAGGGCCCCAGCACTAACTACCTCAACACCAGGAGTCCCTGCTACCTCATACTGTGTACAGAATTCTGCTACCTCACT
seed_singleX3_39	hsa-miR-19b-3p	hsa-miR-19b-3p	hsa-miR-19b-3p	TTTGCACA	TTTGCACA	TTTGCACA	TTGGAGCCAAGGGTTCTTTGCACAAGGGCCCCAGCACTAATTTGCACAACACCAGGAGTCCCTGTTTGCACATACTGTGTACAGAATTCTGCTACCTCACT
