## Supplementary material for "MicroRNA-directed control of complex mRNA stability patterns across cell types": Design of Library 1: 9_seed_singleX3_context2.csv

design	miRNA1	miRNA2	miRNA3	target1	target2	target3	seq
seed_singleX3_1	hsa-miR-224-5p	hsa-miR-224-5p	hsa-miR-224-5p	TGACTTGA	TGACTTGA	TGACTTGA	TCTCAAAGAGTTCCAGTGACTTGATATTCCGGTGCATCACTGACTTGACCGGGCTGTTCTCGGCTGACTTGATAGCGCTTCTGTTCTCGGTAGCTACGCAG
seed_singleX3_2	hsa-miR-122-5p	hsa-miR-122-5p	hsa-miR-122-5p	ACACTCCA	ACACTCCA	ACACTCCA	TCTCAAAGAGTTCCAGACACTCCATATTCCGGTGCATCACACACTCCACCGGGCTGTTCTCGGCACACTCCATAGCGCTTCTGTTCTCGGTAGCTACGCAG
seed_singleX3_3	hsa-miR-329-3p	hsa-miR-329-3p	hsa-miR-329-3p	GGTGTGTA	GGTGTGTA	GGTGTGTA	TCTCAAAGAGTTCCAGGGTGTGTATATTCCGGTGCATCACGGTGTGTACCGGGCTGTTCTCGGCGGTGTGTATAGCGCTTCTGTTCTCGGTAGCTACGCAG
seed_singleX3_4	hsa-miR-18a-5p	hsa-miR-18a-5p	hsa-miR-18a-5p	GCACCTTA	GCACCTTA	GCACCTTA	TCTCAAAGAGTTCCAGGCACCTTATATTCCGGTGCATCACGCACCTTACCGGGCTGTTCTCGGCGCACCTTATAGCGCTTCTGTTCTCGGTAGCTACGCAG
seed_singleX3_5	hsa-miR-20a-5p	hsa-miR-20a-5p	hsa-miR-20a-5p	GCACTTTA	GCACTTTA	GCACTTTA	TCTCAAAGAGTTCCAGGCACTTTATATTCCGGTGCATCACGCACTTTACCGGGCTGTTCTCGGCGCACTTTATAGCGCTTCTGTTCTCGGTAGCTACGCAG
seed_singleX3_6	hsa-miR-25-3p	hsa-miR-25-3p	hsa-miR-25-3p	GTGCAATA	GTGCAATA	GTGCAATA	TCTCAAAGAGTTCCAGGTGCAATATATTCCGGTGCATCACGTGCAATACCGGGCTGTTCTCGGCGTGCAATATAGCGCTTCTGTTCTCGGTAGCTACGCAG
seed_singleX3_7	hsa-miR-21-3p	hsa-miR-21-3p	hsa-miR-21-3p	TGGTGTTA	TGGTGTTA	TGGTGTTA	TCTCAAAGAGTTCCAGTGGTGTTATATTCCGGTGCATCACTGGTGTTACCGGGCTGTTCTCGGCTGGTGTTATAGCGCTTCTGTTCTCGGTAGCTACGCAG
seed_singleX3_8	hsa-miR-29a-3p	hsa-miR-29a-3p	hsa-miR-29a-3p	TGGTGCTA	TGGTGCTA	TGGTGCTA	TCTCAAAGAGTTCCAGTGGTGCTATATTCCGGTGCATCACTGGTGCTACCGGGCTGTTCTCGGCTGGTGCTATAGCGCTTCTGTTCTCGGTAGCTACGCAG
seed_singleX3_9	hsa-miR-31-3p	hsa-miR-31-3p	hsa-miR-31-3p	GCATAGCA	GCATAGCA	GCATAGCA	TCTCAAAGAGTTCCAGGCATAGCATATTCCGGTGCATCACGCATAGCACCGGGCTGTTCTCGGCGCATAGCATAGCGCTTCTGTTCTCGGTAGCTACGCAG
seed_singleX3_10	hsa-miR-22-3p	hsa-miR-22-3p	hsa-miR-22-3p	GGCAGCTA	GGCAGCTA	GGCAGCTA	TCTCAAAGAGTTCCAGGGCAGCTATATTCCGGTGCATCACGGCAGCTACCGGGCTGTTCTCGGCGGCAGCTATAGCGCTTCTGTTCTCGGTAGCTACGCAG
seed_singleX3_11	hsa-miR-142-3p	hsa-miR-142-3p	hsa-miR-142-3p	ACACTACA	ACACTACA	ACACTACA	TCTCAAAGAGTTCCAGACACTACATATTCCGGTGCATCACACACTACACCGGGCTGTTCTCGGCACACTACATAGCGCTTCTGTTCTCGGTAGCTACGCAG
seed_singleX3_12	hsa-miR-192-5p	hsa-miR-192-5p	hsa-miR-192-5p	TAGGTCAA	TAGGTCAA	TAGGTCAA	TCTCAAAGAGTTCCAGTAGGTCAATATTCCGGTGCATCACTAGGTCAACCGGGCTGTTCTCGGCTAGGTCAATAGCGCTTCTGTTCTCGGTAGCTACGCAG
seed_singleX3_13	hsa-miR-7-5p	hsa-miR-7-5p	hsa-miR-7-5p	GTCTTCCA	GTCTTCCA	GTCTTCCA	TCTCAAAGAGTTCCAGGTCTTCCATATTCCGGTGCATCACGTCTTCCACCGGGCTGTTCTCGGCGTCTTCCATAGCGCTTCTGTTCTCGGTAGCTACGCAG
seed_singleX3_14	hsa-miR-125b-5p	hsa-miR-125b-5p	hsa-miR-125b-5p	CTCAGGGA	CTCAGGGA	CTCAGGGA	TCTCAAAGAGTTCCAGCTCAGGGATATTCCGGTGCATCACCTCAGGGACCGGGCTGTTCTCGGCCTCAGGGATAGCGCTTCTGTTCTCGGTAGCTACGCAG
seed_singleX3_15	hsa-miR-23a-3p	hsa-miR-23a-3p	hsa-miR-23a-3p	AATGTGAA	AATGTGAA	AATGTGAA	TCTCAAAGAGTTCCAAATGTGAAATATTCCGGTGCATCAAATGTGAATCCGGGCTGTTCTCGGAATGTGAAGTAGCGCTTCTGTTCTCGGTAGCTACGCAG
seed_singleX3_16	hsa-miR-196a-5p	hsa-miR-196a-5p	hsa-miR-196a-5p	ACTACCTA	ACTACCTA	ACTACCTA	TCTCAAAGAGTTCCAGACTACCTATATTCCGGTGCATCACACTACCTACCGGGCTGTTCTCGGCACTACCTATAGCGCTTCTGTTCTCGGTAGCTACGCAG
seed_singleX3_17	hsa-miR-126-3p	hsa-miR-126-3p	hsa-miR-126-3p	CGGTACGA	CGGTACGA	CGGTACGA	TCTCAAAGAGTTCCAGCGGTACGATATTCCGGTGCATCACCGGTACGACCGGGCTGTTCTCGGCCGGTACGATAGCGCTTCTGTTCTCGGTAGCTACGCAG
seed_singleX3_18	hsa-miR-130b-3p	hsa-miR-130b-3p	hsa-miR-130b-3p	TTGCACTA	TTGCACTA	TTGCACTA	TCTCAAAGAGTTCCAGTTGCACTATATTCCGGTGCATCACTTGCACTACCGGGCTGTTCTCGGCTTGCACTATAGCGCTTCTGTTCTCGGTAGCTACGCAG
seed_singleX3_19	hsa-miR-34a-3p	hsa-miR-34a-3p	hsa-miR-34a-3p	GCTGATTA	GCTGATTA	GCTGATTA	TCTCAAAGAGTTCCAGGCTGATTATATTCCGGTGCATCACGCTGATTACCGGGCTGTTCTCGGCGCTGATTATAGCGCTTCTGTTCTCGGTAGCTACGCAG
seed_singleX3_20	hsa-miR-96-5p	hsa-miR-96-5p	hsa-miR-96-5p	GTGCCAAA	GTGCCAAA	GTGCCAAA	TCTCAAAGAGTTCCAGGTGCCAAATATTCCGGTGCATCACGTGCCAAACCGGGCTGTTCTCGGCGTGCCAAATAGCGCTTCTGTTCTCGGTAGCTACGCAG
seed_singleX3_21	hsa-miR-21-5p	hsa-miR-21-5p	hsa-miR-21-5p	ATAAGCTA	ATAAGCTA	ATAAGCTA	TCTCAAAGAGTTCCAGATAAGCTATATTCCGGTGCATCACATAAGCTACCGGGCTGTTCTCGGCATAAGCTATAGCGCTTCTGTTCTCGGTAGCTACGCAG
seed_singleX3_22	hsa-miR-494-3p	hsa-miR-494-3p	hsa-miR-494-3p	ATGTTTCA	ATGTTTCA	ATGTTTCA	TCTCAAAGAGTTCCAGATGTTTCATATTCCGGTGCATCACATGTTTCACCGGGCTGTTCTCGGCATGTTTCATAGCGCTTCTGTTCTCGGTAGCTACGCAG
seed_singleX3_23	hsa-miR-141-3p	hsa-miR-141-3p	hsa-miR-141-3p	CAGTGTTA	CAGTGTTA	CAGTGTTA	TCTCAAAGAGTTCCAGCAGTGTTATATTCCGGTGCATCACCAGTGTTACCGGGCTGTTCTCGGCCAGTGTTATAGCGCTTCTGTTCTCGGTAGCTACGCAG
seed_singleX3_24	hsa-miR-16-5p	hsa-miR-16-5p	hsa-miR-16-5p	TGCTGCTA	TGCTGCTA	TGCTGCTA	TCTCAAAGAGTTCCAGTGCTGCTATATTCCGGTGCATCACTGCTGCTACCGGGCTGTTCTCGGCTGCTGCTATAGCGCTTCTGTTCTCGGTAGCTACGCAG
seed_singleX3_25	hsa-miR-221-3p	hsa-miR-221-3p	hsa-miR-221-3p	ATGTAGCA	ATGTAGCA	ATGTAGCA	TCTCAAAGAGTTCCAGATGTAGCATATTCCGGTGCATCACATGTAGCACCGGGCTGTTCTCGGCATGTAGCATAGCGCTTCTGTTCTCGGTAGCTACGCAG
seed_singleX3_26	hsa-miR-10a-5p	hsa-miR-10a-5p	hsa-miR-10a-5p	ACAGGGTA	ACAGGGTA	ACAGGGTA	TCTCAAAGAGTTCCAGACAGGGTATATTCCGGTGCATCACACAGGGTACCGGGCTGTTCTCGGCACAGGGTATAGCGCTTCTGTTCTCGGTAGCTACGCAG
seed_singleX3_27	hsa-miR-103a-3p	hsa-miR-103a-3p	hsa-miR-103a-3p	ATGCTGCA	ATGCTGCA	ATGCTGCA	TCTCAAAGAGTTCCAGATGCTGCATATTCCGGTGCATCACATGCTGCACCGGGCTGTTCTCGGCATGCTGCATAGCGCTTCTGTTCTCGGTAGCTACGCAG
seed_singleX3_28	hsa-miR-34a-5p	hsa-miR-34a-5p	hsa-miR-34a-5p	CACTGCCA	CACTGCCA	CACTGCCA	TCTCAAAGAGTTCCAGCACTGCCATATTCCGGTGCATCACCACTGCCACCGGGCTGTTCTCGGCCACTGCCATAGCGCTTCTGTTCTCGGTAGCTACGCAG
seed_singleX3_29	hsa-miR-200c-3p	hsa-miR-200c-3p	hsa-miR-200c-3p	CAGTATTA	CAGTATTA	CAGTATTA	TCTCAAAGAGTTCCAGCAGTATTATATTCCGGTGCATCACCAGTATTACCGGGCTGTTCTCGGCCAGTATTATAGCGCTTCTGTTCTCGGTAGCTACGCAG
seed_singleX3_30	hsa-miR-218-5p	hsa-miR-218-5p	hsa-miR-218-5p	AAGCACAA	AAGCACAA	AAGCACAA	TCTCAAAGAGTTCCAGAAGCACAATATTCCGGTGCATCACAAGCACAACCGGGCTGTTCTCGGCAAGCACAATAGCGCTTCTGTTCTCGGTAGCTACGCAG
seed_singleX3_31	hsa-miR-223-3p	hsa-miR-223-3p	hsa-miR-223-3p	AACTGACA	AACTGACA	AACTGACA	TCTCAAAGAGTTCCAGAACTGACATATTCCGGTGCATCACAACTGACACCGGGCTGTTCTCGGCAACTGACATAGCGCTTCTGTTCTCGGTAGCTACGCAG
seed_singleX3_32	hsa-miR-193b-3p	hsa-miR-193b-3p	hsa-miR-193b-3p	GGCCAGTA	GGCCAGTA	GGCCAGTA	TCTCAAAGAGTTCCAGGGCCAGTATATTCCGGTGCATCACGGCCAGTACCGGGCTGTTCTCGGCGGCCAGTATAGCGCTTCTGTTCTCGGTAGCTACGCAG
seed_singleX3_33	hsa-miR-320a-3p	hsa-miR-320a-3p	hsa-miR-320a-3p	CAGCTTTA	CAGCTTTA	CAGCTTTA	TCTCAAAGAGTTCCAGCAGCTTTATATTCCGGTGCATCACCAGCTTTACCGGGCTGTTCTCGGCCAGCTTTATAGCGCTTCTGTTCTCGGTAGCTACGCAG
seed_singleX3_34	hsa-miR-17-3p	hsa-miR-17-3p	hsa-miR-17-3p	ACTGCAGA	ACTGCAGA	ACTGCAGA	TCTCAAAGAGTTCCAGACTGCAGATATTCCGGTGCATCACACTGCAGACCGGGCTGTTCTCGGCACTGCAGATAGCGCTTCTGTTCTCGGTAGCTACGCAG
seed_singleX3_35	hsa-miR-31-5p	hsa-miR-31-5p	hsa-miR-31-5p	TCTTGCCA	TCTTGCCA	TCTTGCCA	TCTCAAAGAGTTCCAGTCTTGCCATATTCCGGTGCATCACTCTTGCCACCGGGCTGTTCTCGGCTCTTGCCATAGCGCTTCTGTTCTCGGTAGCTACGCAG
seed_singleX3_36	hsa-miR-100-5p	hsa-miR-100-5p	hsa-miR-100-5p	TACGGGTA	TACGGGTA	TACGGGTA	TCTCAAAGAGTTCCAGTACGGGTATATTCCGGTGCATCACTACGGGTACCGGGCTGTTCTCGGCTACGGGTATAGCGCTTCTGTTCTCGGTAGCTACGCAG
seed_singleX3_37	hsa-miR-148a-3p	hsa-miR-148a-3p	hsa-miR-148a-3p	TGCACTGA	TGCACTGA	TGCACTGA	TCTCAAAGAGTTCCAGTGCACTGATATTCCGGTGCATCACTGCACTGACCGGGCTGTTCTCGGCTGCACTGATAGCGCTTCTGTTCTCGGTAGCTACGCAG
seed_singleX3_38	hsa-let-7a-5p	hsa-let-7a-5p	hsa-let-7a-5p	CTACCTCA	CTACCTCA	CTACCTCA	TCTCAAAGAGTTCCAGCTACCTCATATTCCGGTGCATCACCTACCTCACCGGGCTGTTCTCGGCCTACCTCATAGCGCTTCTGTTCTCGGTAGCTACGCAG
seed_singleX3_39	hsa-miR-19b-3p	hsa-miR-19b-3p	hsa-miR-19b-3p	TTTGCACA	TTTGCACA	TTTGCACA	TCTCAAAGAGTTCCAGTTTGCACATATTCCGGTGCATCACTTTGCACACCGGGCTGTTCTCGGCTTTGCACATAGCGCTTCTGTTCTCGGTAGCTACGCAG
