## Supplementary material for "MicroRNA-directed control of complex mRNA stability patterns across cell types": Design of Library 1: 10_bulged_singleX2_context1.csv

design	miRNA1	miRNA2	target1	target2	seq
bulged_singleX2_1	hsa-miR-224-5p	hsa-miR-224-5p	ACGGAACCACATCTGACTTGA	ACGGAACCACATCTGACTTGA	TTGGAGCCAAGGGTTCAGAGACTCAGGGACGGAACCACATCTGACTTGACACACGGAACCACATCTGACTTGAACTGTGTACAGAATTCTGCTACCTCACT
bulged_singleX2_2	hsa-miR-122-5p	hsa-miR-122-5p	AAACACCATTCAGACACTCCA	AAACACCATTCAGACACTCCA	TTGGAGCCAAGGGTTCAGAGACTCAGGGAAACACCATTCAGACACTCCACACAAACACCATTCAGACACTCCAACTGTGTACAGAATTCTGCTACCTCACT
bulged_singleX2_3	hsa-miR-329-3p	hsa-miR-329-3p	AAGAGGTTAAGGTGGTGTGTA	AAGAGGTTAAGGTGGTGTGTA	TTGGAGCCAAGGGTTCAGAGACTCAGGGAAGAGGTTAAGGTGGTGTGTACACAAGAGGTTAAGGTGGTGTGTAACTGTGTACAGAATTCTGCTACCTCACT
bulged_singleX2_4	hsa-miR-18a-5p	hsa-miR-18a-5p	ATCTGCACTACTAGCACCTTA	ATCTGCACTACTAGCACCTTA	TTGGAGCCAAGGGTTCAGAGACTCAGGGATCTGCACTACTAGCACCTTACACATCTGCACTACTAGCACCTTAACTGTGTACAGAATTCTGCTACCTCACT
bulged_singleX2_5	hsa-miR-20a-5p	hsa-miR-20a-5p	ACCTGCACTAATTGCACTTTA	ACCTGCACTAATTGCACTTTA	TTGGAGCCAAGGGTTCAGAGACTCAGGGACCTGCACTAATTGCACTTTACACACCTGCACTAATTGCACTTTAACTGTGTACAGAATTCTGCTACCTCACT
bulged_singleX2_6	hsa-miR-25-3p	hsa-miR-25-3p	CAGACCGAGAGTTGTGCAATA	CAGACCGAGAGTTGTGCAATA	TTGGAGCCAAGGGTTCAGAGACTCAGGGCAGACCGAGAGTTGTGCAATACACCAGACCGAGAGTTGTGCAATAACTGTGTACAGAATTCTGCTACCTCACT
bulged_singleX2_7	hsa-miR-21-3p	hsa-miR-21-3p	ACAGCCCATCCTGTGGTGTTA	ACAGCCCATCCTGTGGTGTTA	TTGGAGCCAAGGGTTCAGAGACTCAGGGACAGCCCATCCTGTGGTGTTACACACAGCCCATCCTGTGGTGTTAACTGTGTACAGAATTCTGCTACCTCACT
bulged_singleX2_8	hsa-miR-29a-3p	hsa-miR-29a-3p	AACCGATTTCTCTTGGTGCTA	AACCGATTTCTCTTGGTGCTA	TTGGAGCCAAGGGTTCAGAGACTCAGGGAACCGATTTCTCTTGGTGCTACACAACCGATTTCTCTTGGTGCTAACTGTGTACAGAATTCTGCTACCTCACT
bulged_singleX2_9	hsa-miR-31-3p	hsa-miR-31-3p	TGGCAATATGAACGCATAGCA	TGGCAATATGAACGCATAGCA	TTGGAGCCAAGGGTTCAGAGACTCAGGTGGCAATATGAACGCATAGCAACCTGGCAATATGAACGCATAGCATACTGTGTACAGAATTCTGCTACCTCACT
bulged_singleX2_10	hsa-miR-22-3p	hsa-miR-22-3p	CAGTTCTTCATAAGGCAGCTA	CAGTTCTTCATAAGGCAGCTA	TTGGAGCCAAGGGTTCAGAGACTCAGGGCAGTTCTTCATAAGGCAGCTACACCAGTTCTTCATAAGGCAGCTAACTGTGTACAGAATTCTGCTACCTCACT
bulged_singleX2_11	hsa-miR-142-3p	hsa-miR-142-3p	CATAAAGTAGCTTACACTACA	CATAAAGTAGCTTACACTACA	TTGGAGCCAAGGGTTCAGAGACTCAGGGCATAAAGTAGCTTACACTACACACCATAAAGTAGCTTACACTACAACTGTGTACAGAATTCTGCTACCTCACT
bulged_singleX2_12	hsa-miR-192-5p	hsa-miR-192-5p	GGCTGTCAATAGTTAGGTCAA	GGCTGTCAATAGTTAGGTCAA	TTGGAGCCAAGGGTTCAGAGACTCAGGGGGCTGTCAATAGTTAGGTCAACACGGCTGTCAATAGTTAGGTCAAACTGTGTACAGAATTCTGCTACCTCACT
bulged_singleX2_13	hsa-miR-7-5p	hsa-miR-7-5p	AACAAAATCAGCTGTCTTCCA	AACAAAATCAGCTGTCTTCCA	TTGGAGCCAAGGGTTCAGAGACTCAGGGAACAAAATCAGCTGTCTTCCACACAACAAAATCAGCTGTCTTCCAACTGTGTACAGAATTCTGCTACCTCACT
bulged_singleX2_14	hsa-miR-125b-5p	hsa-miR-125b-5p	CACAAGTTAGCCACTCAGGGA	CACAAGTTAGCCACTCAGGGA	TTGGAGCCAAGGGTTCAGAGACTCAGGGCACAAGTTAGCCACTCAGGGACACCACAAGTTAGCCACTCAGGGAACTGTGTACAGAATTCTGCTACCTCACT
bulged_singleX2_15	hsa-miR-23a-3p	hsa-miR-23a-3p	GGAAATCCCTCCGAATGTGAA	GGAAATCCCTCCGAATGTGAA	TTGGAGCCAAGGGTTCAGAGACTCAGGGAAATCCCTCCGAATGTGAAGACGGAAATCCCTCCGAATGTGAAGTACTGTGTACAGAATTCTGCTACCTCACT
bulged_singleX2_16	hsa-miR-196a-5p	hsa-miR-196a-5p	CCAACAACATCTTACTACCTA	CCAACAACATCTTACTACCTA	TTGGAGCCAAGGGTTCAGAGACTCAGGGCCAACAACATCTTACTACCTACACCCAACAACATCTTACTACCTAACTGTGTACAGAATTCTGCTACCTCACT
bulged_singleX2_17	hsa-miR-126-3p	hsa-miR-126-3p	GCATTATTACAGTCGGTACGA	GCATTATTACAGTCGGTACGA	TTGGAGCCAAGGGTTCAGAGACTCAGGGGCATTATTACAGTCGGTACGACACGCATTATTACAGTCGGTACGAACTGTGTACAGAATTCTGCTACCTCACT
bulged_singleX2_18	hsa-miR-130b-3p	hsa-miR-130b-3p	TGCCCTTTCAAGTTTGCACTA	TGCCCTTTCAAGTTTGCACTA	TTGGAGCCAAGGGTTCAGAGACTCAGGGTGCCCTTTCAAGTTTGCACTACACTGCCCTTTCAAGTTTGCACTAACTGTGTACAGAATTCTGCTACCTCACT
bulged_singleX2_19	hsa-miR-17-5p	hsa-miR-17-5p	ACCTGCACTGATTGCACTTTA	ACCTGCACTGATTGCACTTTA	TTGGAGCCAAGGGTTCAGAGACTCAGGGACCTGCACTGATTGCACTTTACACACCTGCACTGATTGCACTTTAACTGTGTACAGAATTCTGCTACCTCACT
bulged_singleX2_20	hsa-miR-34a-3p	hsa-miR-34a-3p	GGGCAGTATAGAAGCTGATTA	GGGCAGTATAGAAGCTGATTA	TTGGAGCCAAGGGTTCAGAGACTCAGGGGGGCAGTATAGAAGCTGATTACACGGGCAGTATAGAAGCTGATTAACTGTGTACAGAATTCTGCTACCTCACT
bulged_singleX2_21	hsa-miR-96-5p	hsa-miR-96-5p	CAAAAATGTGGCTGTGCCAAA	CAAAAATGTGGCTGTGCCAAA	TTGGAGCCAAGGGTTCAGAGACTCAGCAAAAATGTGGCTGTGCCAAAGACCAAAAATGTGGCTGTGCCAAAGTACTGTGTACAGAATTCTGCTACCTCACT
bulged_singleX2_22	hsa-miR-21-5p	hsa-miR-21-5p	CAACATCAGTGACATAAGCTA	CAACATCAGTGACATAAGCTA	TTGGAGCCAAGGGTTCAGAGACTCAGGGCAACATCAGTGACATAAGCTACACCAACATCAGTGACATAAGCTAACTGTGTACAGAATTCTGCTACCTCACT
bulged_singleX2_23	hsa-miR-494-3p	hsa-miR-494-3p	AGGTTTCCCGACAATGTTTCA	AGGTTTCCCGACAATGTTTCA	TTGGAGCCAAGGGTTCAGAGACTCAGGAGGTTTCCCGACAATGTTTCAACAAGGTTTCCCGACAATGTTTCATACTGTGTACAGAATTCTGCTACCTCACT
bulged_singleX2_24	hsa-miR-141-3p	hsa-miR-141-3p	CATCTTTACCTCTCAGTGTTA	CATCTTTACCTCTCAGTGTTA	TTGGAGCCAAGGGTTCAGAGACTCAGGGCATCTTTACCTCTCAGTGTTACACCATCTTTACCTCTCAGTGTTAACTGTGTACAGAATTCTGCTACCTCACT
bulged_singleX2_25	hsa-miR-16-5p	hsa-miR-16-5p	GCCAATATTTTGCTGCTGCTA	GCCAATATTTTGCTGCTGCTA	TTGGAGCCAAGGGTTCAGAGACTCAGGGGCCAATATTTTGCTGCTGCTACACGCCAATATTTTGCTGCTGCTAACTGTGTACAGAATTCTGCTACCTCACT
bulged_singleX2_26	hsa-miR-221-3p	hsa-miR-221-3p	AACCCAGCAGTGTATGTAGCA	AACCCAGCAGTGTATGTAGCA	TTGGAGCCAAGGGTTCAGAGACTCAGGAACCCAGCAGTGTATGTAGCAACAAACCCAGCAGTGTATGTAGCATACTGTGTACAGAATTCTGCTACCTCACT
bulged_singleX2_27	hsa-miR-10a-5p	hsa-miR-10a-5p	CAAATTCGGAAGAACAGGGTA	CAAATTCGGAAGAACAGGGTA	TTGGAGCCAAGGGTTCAGAGACTCAGGGCAAATTCGGAAGAACAGGGTACACCAAATTCGGAAGAACAGGGTAACTGTGTACAGAATTCTGCTACCTCACT
bulged_singleX2_28	hsa-miR-103a-3p	hsa-miR-103a-3p	ATAGCCCTGTTGTATGCTGCA	ATAGCCCTGTTGTATGCTGCA	TTGGAGCCAAGGGTTCAGAGACTCAGGATAGCCCTGTTGTATGCTGCAACAATAGCCCTGTTGTATGCTGCATACTGTGTACAGAATTCTGCTACCTCACT
bulged_singleX2_29	hsa-miR-34a-5p	hsa-miR-34a-5p	CAACCAGCTATCTCACTGCCA	CAACCAGCTATCTCACTGCCA	TTGGAGCCAAGGGTTCAGAGACTCAGGGCAACCAGCTATCTCACTGCCACACCAACCAGCTATCTCACTGCCAACTGTGTACAGAATTCTGCTACCTCACT
bulged_singleX2_30	hsa-miR-200c-3p	hsa-miR-200c-3p	CATCATTACCGCCCAGTATTA	CATCATTACCGCCCAGTATTA	TTGGAGCCAAGGGTTCAGAGACTCAGGGCATCATTACCGCCCAGTATTACACCATCATTACCGCCCAGTATTAACTGTGTACAGAATTCTGCTACCTCACT
bulged_singleX2_31	hsa-miR-218-5p	hsa-miR-218-5p	ACATGGTTAGTAGAAGCACAA	ACATGGTTAGTAGAAGCACAA	TTGGAGCCAAGGGTTCAGAGACTCAGACATGGTTAGTAGAAGCACAAGACACATGGTTAGTAGAAGCACAAGTACTGTGTACAGAATTCTGCTACCTCACT
bulged_singleX2_32	hsa-miR-223-3p	hsa-miR-223-3p	GGGGTATTTGTGTAACTGACA	GGGGTATTTGTGTAACTGACA	TTGGAGCCAAGGGTTCAGAGACTCAGGGGGGGTATTTGTGTAACTGACACACGGGGTATTTGTGTAACTGACAACTGTGTACAGAATTCTGCTACCTCACT
bulged_singleX2_33	hsa-miR-193b-3p	hsa-miR-193b-3p	GCGGGACTTTCTCGGCCAGTA	GCGGGACTTTCTCGGCCAGTA	TTGGAGCCAAGGGTTCAGAGACTCAGGGGCGGGACTTTCTCGGCCAGTACACGCGGGACTTTCTCGGCCAGTAACTGTGTACAGAATTCTGCTACCTCACT
bulged_singleX2_34	hsa-miR-320a-3p	hsa-miR-320a-3p	CGCCCTCTCATAGCAGCTTTA	CGCCCTCTCATAGCAGCTTTA	TTGGAGCCAAGGGTTCAGAGACTCAGGGCGCCCTCTCATAGCAGCTTTACACCGCCCTCTCATAGCAGCTTTAACTGTGTACAGAATTCTGCTACCTCACT
bulged_singleX2_35	hsa-miR-17-3p	hsa-miR-17-3p	TACAAGTGCCAAGACTGCAGA	TACAAGTGCCAAGACTGCAGA	TTGGAGCCAAGGGTTCAGAGACTCAGGGTACAAGTGCCAAGACTGCAGACACTACAAGTGCCAAGACTGCAGAACTGTGTACAGAATTCTGCTACCTCACT
bulged_singleX2_36	hsa-miR-31-5p	hsa-miR-31-5p	AGCTATGCCACGTTCTTGCCA	AGCTATGCCACGTTCTTGCCA	TTGGAGCCAAGGGTTCAGAGACTCAGGAGCTATGCCACGTTCTTGCCAACAAGCTATGCCACGTTCTTGCCATACTGTGTACAGAATTCTGCTACCTCACT
bulged_singleX2_37	hsa-miR-100-5p	hsa-miR-100-5p	ACAAGTTCGGTAGTACGGGTA	ACAAGTTCGGTAGTACGGGTA	TTGGAGCCAAGGGTTCAGAGACTCAGGGACAAGTTCGGTAGTACGGGTACACACAAGTTCGGTAGTACGGGTAACTGTGTACAGAATTCTGCTACCTCACT
bulged_singleX2_38	hsa-miR-148a-3p	hsa-miR-148a-3p	CAAAGTTCTGATCTGCACTGA	CAAAGTTCTGATCTGCACTGA	TTGGAGCCAAGGGTTCAGAGACTCAGGGCAAAGTTCTGATCTGCACTGACACCAAAGTTCTGATCTGCACTGAACTGTGTACAGAATTCTGCTACCTCACT
bulged_singleX2_39	hsa-let-7a-5p	hsa-let-7a-5p	ACTATACAACGATCTACCTCA	ACTATACAACGATCTACCTCA	TTGGAGCCAAGGGTTCAGAGACTCAGGGACTATACAACGATCTACCTCACACACTATACAACGATCTACCTCAACTGTGTACAGAATTCTGCTACCTCACT
bulged_singleX2_40	hsa-miR-19b-3p	hsa-miR-19b-3p	AGTTTTGCATCCTTTTGCACA	AGTTTTGCATCCTTTTGCACA	TTGGAGCCAAGGGTTCAGAGACTCAGGGAGTTTTGCATCCTTTTGCACACACAGTTTTGCATCCTTTTGCACAACTGTGTACAGAATTCTGCTACCTCACT
bulged_singleX2_41	hsa-miR-92a-3p	hsa-miR-92a-3p	CAGGCCGGGAGTTGTGCAATA	CAGGCCGGGAGTTGTGCAATA	TTGGAGCCAAGGGTTCAGAGACTCAGGGCAGGCCGGGAGTTGTGCAATACACCAGGCCGGGAGTTGTGCAATAACTGTGTACAGAATTCTGCTACCTCACT
