## Supplementary material for "MicroRNA-directed control of complex mRNA stability patterns across cell types": Design of Library 1: 11_seed_AND10_context1.csv

Unnamed: 0	miRNA1	miRNA2	miRNA3	miRNA4	miRNA5	miRNA6	miRNA7	miRNA8	miRNA9	miRNA10	target1	target2	target3	target4	target5	target6	target7	target8	target9	target10	seq
seed10_1	hsa-miR-10a-5p	hsa-miR-137-3p	hsa-miR-192-5p	hsa-miR-224-5p	hsa-miR-224-5p	hsa-miR-192-5p	hsa-miR-223-3p	hsa-miR-223-3p	hsa-miR-137-3p	hsa-miR-10a-5p	ACAGGGTA	AGCAATAA	TAGGTCAA	TGACTTGA	TGACTTGA	TAGGTCAA	AACTGACA	AACTGACA	AGCAATAA	ACAGGGTA	TTGGAGCACAGGGTACAGCAATAACTAGGTCAAGTGACTTGACTGACTTGACTAGGTCAACAACTGACAAAACTGACAGAGCAATAATACAGGGTATCACT
seed10_2	hsa-miR-122-5p	hsa-miR-214-3p	hsa-miR-214-3p	hsa-miR-224-5p	hsa-miR-224-5p	hsa-miR-10a-5p	hsa-miR-10a-5p	hsa-miR-142-3p	hsa-miR-142-3p	hsa-miR-122-5p	ACACTCCA	CCTGCTGA	CCTGCTGA	TGACTTGA	TGACTTGA	ACAGGGTA	ACAGGGTA	ACACTACA	ACACTACA	ACACTCCA	TTGGAGCACACTCCACCCTGCTGAACCTGCTGAGTGACTTGACTGACTTGACACAGGGTACACAGGGTAAACACTACAGACACTACATACACTCCATCACT
seed10_3	hsa-miR-192-5p	hsa-miR-192-5p	hsa-miR-148a-3p	hsa-miR-34a-3p	hsa-miR-200c-3p	hsa-miR-148a-3p	hsa-miR-199a-5p	hsa-miR-34a-3p	hsa-miR-200c-3p	hsa-miR-199a-5p	TAGGTCAA	TAGGTCAA	TGCACTGA	GCTGATTA	CAGTATTA	TGCACTGA	ACACTGGA	GCTGATTA	CAGTATTA	ACACTGGA	TTGGAGCTAGGTCAACTAGGTCAACTGCACTGAGGCTGATTACCAGTATTACTGCACTGACACACTGGAAGCTGATTAGCAGTATTATACACTGGATCACT
seed10_4	hsa-miR-192-5p	hsa-miR-214-3p	hsa-miR-142-3p	hsa-miR-7-5p	hsa-miR-148a-3p	hsa-miR-142-3p	hsa-miR-192-5p	hsa-miR-214-3p	hsa-miR-7-5p	hsa-miR-148a-3p	TAGGTCAA	CCTGCTGA	ACACTACA	GTCTTCCA	TGCACTGA	ACACTACA	TAGGTCAA	CCTGCTGA	GTCTTCCA	TGCACTGA	TTGGAGCTAGGTCAACCCTGCTGAAACACTACAGGTCTTCCACTGCACTGACACACTACACTAGGTCAAACCTGCTGAGGTCTTCCATTGCACTGATCACT
seed10_5	hsa-miR-224-5p	hsa-miR-224-5p	hsa-miR-142-3p	hsa-miR-142-3p	hsa-miR-200c-3p	hsa-miR-200c-3p	hsa-miR-193b-3p	hsa-miR-122-5p	hsa-miR-193b-3p	hsa-miR-122-5p	TGACTTGA	TGACTTGA	ACACTACA	ACACTACA	CAGTATTA	CAGTATTA	GGCCAGTA	ACACTCCA	GGCCAGTA	ACACTCCA	TTGGAGCTGACTTGACTGACTTGAAACACTACAGACACTACACCAGTATTACCAGTATTACGGCCAGTACACACTCCAGGGCCAGTATACACTCCATCACT
seed10_6	hsa-miR-223-3p	hsa-miR-223-3p	hsa-miR-200c-3p	hsa-miR-10a-5p	hsa-miR-224-5p	hsa-miR-224-5p	hsa-miR-200c-3p	hsa-miR-193b-3p	hsa-miR-193b-3p	hsa-miR-10a-5p	AACTGACA	AACTGACA	CAGTATTA	ACAGGGTA	TGACTTGA	TGACTTGA	CAGTATTA	GGCCAGTA	GGCCAGTA	ACAGGGTA	TTGGAGCAACTGACACAACTGACAACAGTATTAGACAGGGTACTGACTTGACTGACTTGACCAGTATTAAGGCCAGTAGGGCCAGTATACAGGGTATCACT
seed10_7	hsa-miR-100-5p	hsa-miR-125b-5p	hsa-miR-100-5p	hsa-miR-122-5p	hsa-miR-224-5p	hsa-miR-224-5p	hsa-miR-125b-5p	hsa-miR-34a-5p	hsa-miR-34a-5p	hsa-miR-122-5p	TACGGGTA	CTCAGGGA	TACGGGTA	ACACTCCA	TGACTTGA	TGACTTGA	CTCAGGGA	CACTGCCA	CACTGCCA	ACACTCCA	TTGGAGCTACGGGTACCTCAGGGAATACGGGTAGACACTCCACTGACTTGACTGACTTGACCTCAGGGAACACTGCCAGCACTGCCATACACTCCATCACT
seed10_8	hsa-miR-200c-3p	hsa-miR-125b-5p	hsa-miR-200c-3p	hsa-miR-122-5p	hsa-miR-122-5p	hsa-miR-125b-5p	hsa-miR-100-5p	hsa-miR-224-5p	hsa-miR-224-5p	hsa-miR-100-5p	CAGTATTA	CTCAGGGA	CAGTATTA	ACACTCCA	ACACTCCA	CTCAGGGA	TACGGGTA	TGACTTGA	TGACTTGA	TACGGGTA	TTGGAGCCAGTATTACCTCAGGGAACAGTATTAGACACTCCACACACTCCACCTCAGGGACTACGGGTACTGACTTGAGTGACTTGATTACGGGTATCACT
seed10_9	hsa-miR-200c-3p	hsa-miR-192-5p	hsa-miR-17-3p	hsa-miR-126-3p	hsa-miR-200c-3p	hsa-miR-126-3p	hsa-miR-214-3p	hsa-miR-17-3p	hsa-miR-192-5p	hsa-miR-214-3p	CAGTATTA	TAGGTCAA	ACTGCAGA	CGGTACGA	CAGTATTA	CGGTACGA	CCTGCTGA	ACTGCAGA	TAGGTCAA	CCTGCTGA	TTGGAGCCAGTATTACTAGGTCAAAACTGCAGAGCGGTACGACCAGTATTACCGGTACGACCCTGCTGAAACTGCAGAGTAGGTCAATCCTGCTGATCACT
seed10_10	hsa-miR-192-5p	hsa-miR-214-3p	hsa-miR-192-5p	hsa-miR-21-3p	hsa-miR-200c-3p	hsa-miR-17-3p	hsa-miR-200c-3p	hsa-miR-21-3p	hsa-miR-214-3p	hsa-miR-17-3p	TAGGTCAA	CCTGCTGA	TAGGTCAA	TGGTGTTA	CAGTATTA	ACTGCAGA	CAGTATTA	TGGTGTTA	CCTGCTGA	ACTGCAGA	TTGGAGCTAGGTCAACCCTGCTGAATAGGTCAAGTGGTGTTACCAGTATTACACTGCAGACCAGTATTACTGGTGTTAGCCTGCTGATACTGCAGATCACT
seed10_11	hsa-miR-141-3p	hsa-miR-137-3p	hsa-miR-22-3p	hsa-miR-34a-3p	hsa-miR-34a-3p	hsa-miR-141-3p	hsa-miR-137-3p	hsa-miR-22-3p	hsa-miR-224-5p	hsa-miR-224-5p	CAGTGTTA	AGCAATAA	GGCAGCTA	GCTGATTA	GCTGATTA	CAGTGTTA	AGCAATAA	GGCAGCTA	TGACTTGA	TGACTTGA	TTGGAGCCAGTGTTACAGCAATAACGGCAGCTAGGCTGATTACGCTGATTACCAGTGTTACAGCAATAACGGCAGCTAGTGACTTGATTGACTTGATCACT
seed10_12	hsa-miR-224-5p	hsa-miR-34a-3p	hsa-miR-22-3p	hsa-miR-214-3p	hsa-miR-200c-3p	hsa-miR-200c-3p	hsa-miR-214-3p	hsa-miR-34a-3p	hsa-miR-22-3p	hsa-miR-224-5p	TGACTTGA	GCTGATTA	GGCAGCTA	CCTGCTGA	CAGTATTA	CAGTATTA	CCTGCTGA	GCTGATTA	GGCAGCTA	TGACTTGA	TTGGAGCTGACTTGACGCTGATTAAGGCAGCTAGCCTGCTGACCAGTATTACCAGTATTACCCTGCTGAAGCTGATTAGGGCAGCTATTGACTTGATCACT
seed10_13	hsa-miR-31-3p	hsa-miR-142-3p	hsa-miR-221-3p	hsa-miR-142-3p	hsa-miR-122-5p	hsa-miR-31-5p	hsa-miR-221-3p	hsa-miR-122-5p	hsa-miR-31-5p	hsa-miR-31-3p	GCATAGCA	ACACTACA	ATGTAGCA	ACACTACA	ACACTCCA	TCTTGCCA	ATGTAGCA	ACACTCCA	TCTTGCCA	GCATAGCA	TTGGAGCGCATAGCACACACTACAAATGTAGCAGACACTACACACACTCCACTCTTGCCACATGTAGCAAACACTCCAGTCTTGCCACGCATAGCATCACT
seed10_14	hsa-miR-885-5p	hsa-miR-221-3p	hsa-miR-142-3p	hsa-miR-221-3p	hsa-miR-214-3p	hsa-miR-885-5p	hsa-miR-214-3p	hsa-miR-31-5p	hsa-miR-142-3p	hsa-miR-31-5p	GTAATGGA	ATGTAGCA	ACACTACA	ATGTAGCA	CCTGCTGA	GTAATGGA	CCTGCTGA	TCTTGCCA	ACACTACA	TCTTGCCA	TTGGAGCGTAATGGACATGTAGCAAACACTACAGATGTAGCACCCTGCTGACGTAATGGACCCTGCTGAATCTTGCCAGACACTACATTCTTGCCATCACT
seed10_15	hsa-miR-218-5p	hsa-miR-221-3p	hsa-miR-31-3p	hsa-miR-221-3p	hsa-miR-885-5p	hsa-miR-885-5p	hsa-miR-223-3p	hsa-miR-218-5p	hsa-miR-223-3p	hsa-miR-31-3p	AAGCACAA	ATGTAGCA	GCATAGCA	ATGTAGCA	GTAATGGA	GTAATGGA	AACTGACA	AAGCACAA	AACTGACA	GCATAGCA	TTGGAGCAAGCACAACATGTAGCAAGCATAGCAGATGTAGCACGTAATGGACGTAATGGACAACTGACAAAAGCACAAGAACTGACACGCATAGCATCACT
seed10_16	hsa-miR-200c-3p	hsa-miR-34a-3p	hsa-miR-34a-3p	hsa-miR-192-5p	hsa-miR-200c-3p	hsa-miR-142-3p	hsa-miR-218-5p	hsa-miR-142-3p	hsa-miR-218-5p	hsa-miR-192-5p	CAGTATTA	GCTGATTA	GCTGATTA	TAGGTCAA	CAGTATTA	ACACTACA	AAGCACAA	ACACTACA	AAGCACAA	TAGGTCAA	TTGGAGCCAGTATTACGCTGATTAAGCTGATTAGTAGGTCAACCAGTATTACACACTACACAAGCACAAAACACTACAGAAGCACAATTAGGTCAATCACT
seed10_17	hsa-miR-342-3p	hsa-miR-342-3p	hsa-miR-200c-3p	hsa-miR-142-3p	hsa-miR-218-5p	hsa-miR-142-3p	hsa-miR-218-5p	hsa-miR-200c-3p	hsa-miR-192-5p	hsa-miR-192-5p	GTGTGAGA	GTGTGAGA	CAGTATTA	ACACTACA	AAGCACAA	ACACTACA	AAGCACAA	CAGTATTA	TAGGTCAA	TAGGTCAA	TTGGAGCGTGTGAGACGTGTGAGAACAGTATTAGACACTACACAAGCACAACACACTACACAAGCACAAACAGTATTAGTAGGTCAATTAGGTCAATCACT
seed10_18	hsa-miR-218-5p	hsa-miR-218-5p	hsa-miR-126-3p	hsa-miR-7-5p	hsa-miR-329-3p	hsa-miR-192-5p	hsa-miR-126-3p	hsa-miR-7-5p	hsa-miR-329-3p	hsa-miR-192-5p	AAGCACAA	AAGCACAA	CGGTACGA	GTCTTCCA	GGTGTGTA	TAGGTCAA	CGGTACGA	GTCTTCCA	GGTGTGTA	TAGGTCAA	TTGGAGCAAGCACAACAAGCACAAACGGTACGAGGTCTTCCACGGTGTGTACTAGGTCAACCGGTACGAAGTCTTCCAGGGTGTGTATTAGGTCAATCACT
seed10_19	hsa-miR-142-3p	hsa-miR-31-5p	hsa-miR-122-5p	hsa-miR-193b-3p	hsa-miR-196a-5p	hsa-miR-31-5p	hsa-miR-142-3p	hsa-miR-196a-5p	hsa-miR-193b-3p	hsa-miR-122-5p	ACACTACA	TCTTGCCA	ACACTCCA	GGCCAGTA	ACTACCTA	TCTTGCCA	ACACTACA	ACTACCTA	GGCCAGTA	ACACTCCA	TTGGAGCACACTACACTCTTGCCAAACACTCCAGGGCCAGTACACTACCTACTCTTGCCACACACTACAAACTACCTAGGGCCAGTATACACTCCATCACT
seed10_20	hsa-miR-31-5p	hsa-miR-192-5p	hsa-miR-34a-3p	hsa-miR-192-5p	hsa-miR-34a-3p	hsa-miR-31-5p	hsa-miR-196a-5p	hsa-miR-196a-5p	hsa-miR-193b-3p	hsa-miR-193b-3p	TCTTGCCA	TAGGTCAA	GCTGATTA	TAGGTCAA	GCTGATTA	TCTTGCCA	ACTACCTA	ACTACCTA	GGCCAGTA	GGCCAGTA	TTGGAGCTCTTGCCACTAGGTCAAAGCTGATTAGTAGGTCAACGCTGATTACTCTTGCCACACTACCTAAACTACCTAGGGCCAGTACGGCCAGTATCACT
seed10_21	hsa-miR-329-3p	hsa-miR-205-5p	hsa-miR-193b-3p	hsa-miR-96-5p	hsa-miR-205-5p	hsa-miR-196a-5p	hsa-miR-329-3p	hsa-miR-96-5p	hsa-miR-196a-5p	hsa-miR-193b-3p	GGTGTGTA	ATGAAGGA	GGCCAGTA	GTGCCAAA	ATGAAGGA	ACTACCTA	GGTGTGTA	GTGCCAAA	ACTACCTA	GGCCAGTA	TTGGAGCGGTGTGTACATGAAGGAAGGCCAGTAGGTGCCAAACATGAAGGACACTACCTACGGTGTGTAAGTGCCAAAGACTACCTACGGCCAGTATCACT
seed10_22	hsa-miR-100-5p	hsa-miR-31-5p	hsa-miR-494-3p	hsa-miR-494-3p	hsa-miR-122-5p	hsa-miR-100-5p	hsa-miR-218-5p	hsa-miR-218-5p	hsa-miR-31-5p	hsa-miR-122-5p	TACGGGTA	TCTTGCCA	ATGTTTCA	ATGTTTCA	ACACTCCA	TACGGGTA	AAGCACAA	AAGCACAA	TCTTGCCA	ACACTCCA	TTGGAGCTACGGGTACTCTTGCCAAATGTTTCAGATGTTTCACACACTCCACTACGGGTACAAGCACAAAAAGCACAAGTCTTGCCATACACTCCATCACT
seed10_23	hsa-miR-221-3p	hsa-miR-218-5p	hsa-miR-125b-5p	hsa-miR-214-3p	hsa-miR-221-3p	hsa-miR-218-5p	hsa-miR-494-3p	hsa-miR-494-3p	hsa-miR-125b-5p	hsa-miR-214-3p	ATGTAGCA	AAGCACAA	CTCAGGGA	CCTGCTGA	ATGTAGCA	AAGCACAA	ATGTTTCA	ATGTTTCA	CTCAGGGA	CCTGCTGA	TTGGAGCATGTAGCACAAGCACAAACTCAGGGAGCCTGCTGACATGTAGCACAAGCACAACATGTTTCAAATGTTTCAGCTCAGGGATCCTGCTGATCACT
seed10_24	hsa-miR-125b-5p	hsa-miR-205-5p	hsa-miR-221-3p	hsa-miR-494-3p	hsa-miR-194-5p	hsa-miR-125b-5p	hsa-miR-194-5p	hsa-miR-221-3p	hsa-miR-205-5p	hsa-miR-494-3p	CTCAGGGA	ATGAAGGA	ATGTAGCA	ATGTTTCA	CTGTTACA	CTCAGGGA	CTGTTACA	ATGTAGCA	ATGAAGGA	ATGTTTCA	TTGGAGCCTCAGGGACATGAAGGAAATGTAGCAGATGTTTCACCTGTTACACCTCAGGGACCTGTTACAAATGTAGCAGATGAAGGATATGTTTCATCACT
seed10_25	hsa-miR-192-5p	hsa-miR-192-5p	hsa-miR-9-5p	hsa-miR-223-3p	hsa-miR-223-3p	hsa-miR-218-5p	hsa-miR-200c-3p	hsa-miR-200c-3p	hsa-miR-9-5p	hsa-miR-218-5p	TAGGTCAA	TAGGTCAA	ACCAAAGA	AACTGACA	AACTGACA	AAGCACAA	CAGTATTA	CAGTATTA	ACCAAAGA	AAGCACAA	TTGGAGCTAGGTCAACTAGGTCAAAACCAAAGAGAACTGACACAACTGACACAAGCACAACCAGTATTAACAGTATTAGACCAAAGATAAGCACAATCACT
seed10_26	hsa-miR-218-5p	hsa-miR-21-3p	hsa-miR-126-3p	hsa-miR-200c-3p	hsa-miR-218-5p	hsa-miR-146a-5p	hsa-miR-126-3p	hsa-miR-21-3p	hsa-miR-200c-3p	hsa-miR-146a-5p	AAGCACAA	TGGTGTTA	CGGTACGA	CAGTATTA	AAGCACAA	AGTTCTCA	CGGTACGA	TGGTGTTA	CAGTATTA	AGTTCTCA	TTGGAGCAAGCACAACTGGTGTTAACGGTACGAGCAGTATTACAAGCACAACAGTTCTCACCGGTACGACTGGTGTTAGCAGTATTATAGTTCTCATCACT
seed10_27	hsa-miR-23a-3p	hsa-miR-200c-3p	hsa-miR-122-5p	hsa-miR-23a-3p	hsa-miR-329-3p	hsa-miR-122-5p	hsa-miR-329-3p	hsa-miR-205-5p	hsa-miR-205-5p	hsa-miR-200c-3p	AATGTGAA	CAGTATTA	ACACTCCA	AATGTGAA	GGTGTGTA	ACACTCCA	GGTGTGTA	ATGAAGGA	ATGAAGGA	CAGTATTA	TTGGAGAATGTGAATCCAGTATTACACACTCCAAATGTGAAGCGGTGTGTACACACTCCACGGTGTGTAAATGAAGGAGATGAAGGATCAGTATTATCACT
seed10_28	hsa-miR-34a-3p	hsa-miR-200c-3p	hsa-miR-122-5p	hsa-miR-200c-3p	hsa-miR-223-3p	hsa-miR-34a-3p	hsa-miR-23a-3p	hsa-miR-122-5p	hsa-miR-223-3p	hsa-miR-23a-3p	GCTGATTA	CAGTATTA	ACACTCCA	CAGTATTA	AACTGACA	GCTGATTA	AATGTGAA	ACACTCCA	AACTGACA	AATGTGAA	TTGGAGCGCTGATTACCAGTATTACACACTCCAGCAGTATTACAACTGACACGCTGATTACTCAATGTGAATAACACTCCAGAACTGACAAATGTGAAACT
seed10_29	hsa-miR-23a-3p	hsa-miR-146a-5p	hsa-miR-146a-5p	hsa-miR-200c-3p	hsa-miR-34a-3p	hsa-miR-122-5p	hsa-miR-122-5p	hsa-miR-200c-3p	hsa-miR-34a-3p	hsa-miR-23a-3p	AATGTGAA	AGTTCTCA	AGTTCTCA	CAGTATTA	GCTGATTA	ACACTCCA	ACACTCCA	CAGTATTA	GCTGATTA	AATGTGAA	TTGGAGAATGTGAATCAGTTCTCAAAGTTCTCAGCAGTATTACGCTGATTACACACTCCACACACTCCAACAGTATTAGGCTGATTACTCAATGTGAAACT
seed10_30	hsa-miR-193b-3p	hsa-miR-148a-3p	hsa-miR-130a-3p	hsa-miR-148a-3p	hsa-miR-199a-5p	hsa-miR-199a-5p	hsa-miR-22-3p	hsa-miR-22-3p	hsa-miR-130a-3p	hsa-miR-193b-3p	GGCCAGTA	TGCACTGA	TTGCACTA	TGCACTGA	ACACTGGA	ACACTGGA	GGCAGCTA	GGCAGCTA	TTGCACTA	GGCCAGTA	TTGGAGCGGCCAGTACTGCACTGAATTGCACTAGTGCACTGACACACTGGACACACTGGACGGCAGCTAAGGCAGCTAGTTGCACTACGGCCAGTATCACT
seed10_31	hsa-miR-9-5p	hsa-miR-329-3p	hsa-miR-329-3p	hsa-miR-224-5p	hsa-miR-34a-5p	hsa-miR-9-5p	hsa-miR-200c-3p	hsa-miR-34a-5p	hsa-miR-224-5p	hsa-miR-200c-3p	ACCAAAGA	GGTGTGTA	GGTGTGTA	TGACTTGA	CACTGCCA	ACCAAAGA	CAGTATTA	CACTGCCA	TGACTTGA	CAGTATTA	TTGGAGCACCAAAGACGGTGTGTAAGGTGTGTAGTGACTTGACCACTGCCACACCAAAGACCAGTATTAACACTGCCAGTGACTTGATCAGTATTATCACT
seed10_32	hsa-miR-141-3p	hsa-miR-27a-3p	hsa-miR-24-3p	hsa-miR-34a-5p	hsa-miR-34a-3p	hsa-miR-34a-5p	hsa-miR-34a-3p	hsa-miR-24-3p	hsa-miR-141-3p	hsa-miR-27a-3p	CAGTGTTA	ACTGTGAA	CTGAGCCA	CACTGCCA	GCTGATTA	CACTGCCA	GCTGATTA	CTGAGCCA	CAGTGTTA	ACTGTGAA	TTGGAGCCAGTGTTACACTGTGAAACTGAGCCAGCACTGCCACGCTGATTACCACTGCCACGCTGATTAACTGAGCCAGCAGTGTTATACTGTGAATCACT
seed10_33	hsa-miR-378a-3p	hsa-miR-34a-3p	hsa-miR-10a-5p	hsa-miR-10a-5p	hsa-miR-192-5p	hsa-miR-122-5p	hsa-miR-192-5p	hsa-miR-122-5p	hsa-miR-378a-3p	hsa-miR-34a-3p	AGTCCAGA	GCTGATTA	ACAGGGTA	ACAGGGTA	TAGGTCAA	ACACTCCA	TAGGTCAA	ACACTCCA	AGTCCAGA	GCTGATTA	TTGGAGCAGTCCAGACGCTGATTACACAGGGTAGACAGGGTACTAGGTCAACACACTCCACTAGGTCAAAACACTCCAGAGTCCAGACGCTGATTATCACT
seed10_34	hsa-miR-203a-3p	hsa-miR-126-3p	hsa-miR-223-3p	hsa-miR-329-3p	hsa-miR-9-5p	hsa-miR-9-5p	hsa-miR-223-3p	hsa-miR-126-3p	hsa-miR-329-3p	hsa-miR-203a-3p	CATTTCAA	CGGTACGA	AACTGACA	GGTGTGTA	ACCAAAGA	ACCAAAGA	AACTGACA	CGGTACGA	GGTGTGTA	CATTTCAA	TTGGAGCCATTTCAACCGGTACGAAAACTGACAGGGTGTGTACACCAAAGACACCAAAGACAACTGACAACGGTACGAGGGTGTGTATCATTTCAATCACT
seed10_35	hsa-miR-141-3p	hsa-miR-193b-3p	hsa-miR-22-3p	hsa-miR-22-3p	hsa-miR-141-3p	hsa-miR-130a-3p	hsa-miR-130a-3p	hsa-miR-193b-3p	hsa-miR-329-3p	hsa-miR-329-3p	CAGTGTTA	GGCCAGTA	GGCAGCTA	GGCAGCTA	CAGTGTTA	TTGCACTA	TTGCACTA	GGCCAGTA	GGTGTGTA	GGTGTGTA	TTGGAGCCAGTGTTACGGCCAGTAAGGCAGCTAGGGCAGCTACCAGTGTTACTTGCACTACTTGCACTAAGGCCAGTAGGGTGTGTACGGTGTGTATCACT
seed10_36	hsa-miR-122-5p	hsa-miR-21-5p	hsa-miR-17-3p	hsa-miR-378a-3p	hsa-miR-378a-3p	hsa-miR-21-5p	hsa-let-7a-5p	hsa-miR-17-3p	hsa-miR-122-5p	hsa-let-7a-5p	ACACTCCA	ATAAGCTA	ACTGCAGA	AGTCCAGA	AGTCCAGA	ATAAGCTA	CTACCTCA	ACTGCAGA	ACACTCCA	CTACCTCA	TTGGAGCACACTCCACATAAGCTAAACTGCAGAGAGTCCAGACAGTCCAGACATAAGCTACCTACCTCAAACTGCAGAGACACTCCATCTACCTCATCACT
seed10_37	hsa-miR-342-3p	hsa-miR-17-3p	hsa-miR-10a-5p	hsa-miR-10a-5p	hsa-miR-100-5p	hsa-miR-100-5p	hsa-miR-17-3p	hsa-miR-342-3p	hsa-miR-34a-3p	hsa-miR-34a-3p	GTGTGAGA	ACTGCAGA	ACAGGGTA	ACAGGGTA	TACGGGTA	TACGGGTA	ACTGCAGA	GTGTGAGA	GCTGATTA	GCTGATTA	TTGGAGCGTGTGAGACACTGCAGAAACAGGGTAGACAGGGTACTACGGGTACTACGGGTACACTGCAGAAGTGTGAGAGGCTGATTACGCTGATTATCACT
seed10_38	hsa-miR-329-3p	hsa-miR-27a-3p	hsa-miR-137-3p	hsa-miR-192-5p	hsa-miR-27a-3p	hsa-miR-7-5p	hsa-miR-7-5p	hsa-miR-192-5p	hsa-miR-329-3p	hsa-miR-137-3p	GGTGTGTA	ACTGTGAA	AGCAATAA	TAGGTCAA	ACTGTGAA	GTCTTCCA	GTCTTCCA	TAGGTCAA	GGTGTGTA	AGCAATAA	TTGGAGCGGTGTGTACACTGTGAAAAGCAATAAGTAGGTCAACACTGTGAACGTCTTCCACGTCTTCCAATAGGTCAAGGGTGTGTATAGCAATAATCACT
seed10_39	hsa-miR-200c-3p	hsa-miR-17-3p	hsa-miR-214-3p	hsa-miR-130a-3p	hsa-miR-200c-3p	hsa-miR-130a-3p	hsa-miR-214-3p	hsa-miR-17-3p	hsa-miR-9-5p	hsa-miR-9-5p	CAGTATTA	ACTGCAGA	CCTGCTGA	TTGCACTA	CAGTATTA	TTGCACTA	CCTGCTGA	ACTGCAGA	ACCAAAGA	ACCAAAGA	TTGGAGCCAGTATTACACTGCAGAACCTGCTGAGTTGCACTACCAGTATTACTTGCACTACCCTGCTGAAACTGCAGAGACCAAAGATACCAAAGATCACT
seed10_40	hsa-miR-378a-3p	hsa-miR-9-5p	hsa-miR-27a-3p	hsa-miR-27a-3p	hsa-miR-192-5p	hsa-let-7a-5p	hsa-miR-192-5p	hsa-miR-378a-3p	hsa-let-7a-5p	hsa-miR-9-5p	AGTCCAGA	ACCAAAGA	ACTGTGAA	ACTGTGAA	TAGGTCAA	CTACCTCA	TAGGTCAA	AGTCCAGA	CTACCTCA	ACCAAAGA	TTGGAGCAGTCCAGACACCAAAGAAACTGTGAAGACTGTGAACTAGGTCAACCTACCTCACTAGGTCAAAAGTCCAGAGCTACCTCATACCAAAGATCACT
seed10_41	hsa-miR-31-5p	hsa-miR-126-3p	hsa-miR-29a-3p	hsa-miR-126-3p	hsa-miR-192-5p	hsa-miR-218-5p	hsa-miR-29a-3p	hsa-miR-192-5p	hsa-miR-31-5p	hsa-miR-218-5p	TCTTGCCA	CGGTACGA	TGGTGCTA	CGGTACGA	TAGGTCAA	AAGCACAA	TGGTGCTA	TAGGTCAA	TCTTGCCA	AAGCACAA	TTGGAGCTCTTGCCACCGGTACGACTGGTGCTAGCGGTACGACTAGGTCAACAAGCACAACTGGTGCTAATAGGTCAAGTCTTGCCATAAGCACAATCACT
seed10_42	hsa-miR-192-5p	hsa-miR-192-5p	hsa-miR-223-3p	hsa-miR-31-5p	hsa-miR-29a-3p	hsa-miR-29a-3p	hsa-miR-223-3p	hsa-miR-218-5p	hsa-miR-31-5p	hsa-miR-218-5p	TAGGTCAA	TAGGTCAA	AACTGACA	TCTTGCCA	TGGTGCTA	TGGTGCTA	AACTGACA	AAGCACAA	TCTTGCCA	AAGCACAA	TTGGAGCTAGGTCAACTAGGTCAAAAACTGACAGTCTTGCCACTGGTGCTACTGGTGCTACAACTGACAAAAGCACAAGTCTTGCCATAAGCACAATCACT
seed10_43	hsa-miR-22-3p	hsa-miR-218-5p	hsa-miR-29a-3p	hsa-miR-224-5p	hsa-miR-17-3p	hsa-miR-218-5p	hsa-miR-224-5p	hsa-miR-17-3p	hsa-miR-22-3p	hsa-miR-29a-3p	GGCAGCTA	AAGCACAA	TGGTGCTA	TGACTTGA	ACTGCAGA	AAGCACAA	TGACTTGA	ACTGCAGA	GGCAGCTA	TGGTGCTA	TTGGAGCGGCAGCTACAAGCACAACTGGTGCTAGTGACTTGACACTGCAGACAAGCACAACTGACTTGAAACTGCAGAGGGCAGCTATTGGTGCTATCACT
seed10_44	hsa-miR-29a-3p	hsa-miR-329-3p	hsa-miR-34a-3p	hsa-miR-34a-3p	hsa-miR-218-5p	hsa-miR-224-5p	hsa-miR-224-5p	hsa-miR-329-3p	hsa-miR-218-5p	hsa-miR-29a-3p	TGGTGCTA	GGTGTGTA	GCTGATTA	GCTGATTA	AAGCACAA	TGACTTGA	TGACTTGA	GGTGTGTA	AAGCACAA	TGGTGCTA	TTGGAGCTGGTGCTACGGTGTGTAAGCTGATTAGGCTGATTACAAGCACAACTGACTTGACTGACTTGAAGGTGTGTAGAAGCACAATTGGTGCTATCACT
seed10_45	hsa-miR-10a-5p	hsa-miR-10a-5p	hsa-miR-218-5p	hsa-miR-29a-3p	hsa-miR-125b-5p	hsa-miR-142-3p	hsa-miR-29a-3p	hsa-miR-142-3p	hsa-miR-125b-5p	hsa-miR-218-5p	ACAGGGTA	ACAGGGTA	AAGCACAA	TGGTGCTA	CTCAGGGA	ACACTACA	TGGTGCTA	ACACTACA	CTCAGGGA	AAGCACAA	TTGGAGCACAGGGTACACAGGGTAAAAGCACAAGTGGTGCTACCTCAGGGACACACTACACTGGTGCTAAACACTACAGCTCAGGGATAAGCACAATCACT
seed10_46	hsa-miR-122-5p	hsa-miR-10a-5p	hsa-miR-10a-5p	hsa-miR-29a-3p	hsa-miR-122-5p	hsa-miR-31-5p	hsa-miR-126-3p	hsa-miR-31-5p	hsa-miR-29a-3p	hsa-miR-126-3p	ACACTCCA	ACAGGGTA	ACAGGGTA	TGGTGCTA	ACACTCCA	TCTTGCCA	CGGTACGA	TCTTGCCA	TGGTGCTA	CGGTACGA	TTGGAGCACACTCCACACAGGGTAAACAGGGTAGTGGTGCTACACACTCCACTCTTGCCACCGGTACGAATCTTGCCAGTGGTGCTATCGGTACGATCACT
seed10_47	hsa-miR-18a-5p	hsa-miR-31-5p	hsa-miR-31-5p	hsa-miR-21-3p	hsa-miR-21-3p	hsa-miR-218-5p	hsa-miR-29a-3p	hsa-miR-18a-5p	hsa-miR-29a-3p	hsa-miR-218-5p	GCACCTTA	TCTTGCCA	TCTTGCCA	TGGTGTTA	TGGTGTTA	AAGCACAA	TGGTGCTA	GCACCTTA	TGGTGCTA	AAGCACAA	TTGGAGCGCACCTTACTCTTGCCAATCTTGCCAGTGGTGTTACTGGTGTTACAAGCACAACTGGTGCTAAGCACCTTAGTGGTGCTATAAGCACAATCACT
seed10_48	hsa-miR-148a-3p	hsa-miR-18a-5p	hsa-miR-329-3p	hsa-miR-130a-3p	hsa-miR-18a-5p	hsa-miR-130a-3p	hsa-miR-141-3p	hsa-miR-148a-3p	hsa-miR-329-3p	hsa-miR-141-3p	TGCACTGA	GCACCTTA	GGTGTGTA	TTGCACTA	GCACCTTA	TTGCACTA	CAGTGTTA	TGCACTGA	GGTGTGTA	CAGTGTTA	TTGGAGCTGCACTGACGCACCTTAAGGTGTGTAGTTGCACTACGCACCTTACTTGCACTACCAGTGTTACTGCACTGAGGGTGTGTATCAGTGTTATCACT
seed10_49	hsa-miR-218-5p	hsa-miR-142-3p	hsa-miR-203a-3p	hsa-miR-142-3p	hsa-miR-18a-5p	hsa-miR-218-5p	hsa-miR-130a-3p	hsa-miR-130a-3p	hsa-miR-203a-3p	hsa-miR-18a-5p	AAGCACAA	ACACTACA	CATTTCAA	ACACTACA	GCACCTTA	AAGCACAA	TTGCACTA	TTGCACTA	CATTTCAA	GCACCTTA	TTGGAGCAAGCACAACACACTACAACATTTCAAGACACTACACGCACCTTACAAGCACAACTTGCACTAATTGCACTAGCATTTCAACGCACCTTATCACT
seed10_50	hsa-miR-126-3p	hsa-miR-218-5p	hsa-miR-96-5p	hsa-miR-218-5p	hsa-miR-130a-3p	hsa-miR-141-3p	hsa-miR-126-3p	hsa-miR-130a-3p	hsa-miR-141-3p	hsa-miR-96-5p	CGGTACGA	AAGCACAA	GTGCCAAA	AAGCACAA	TTGCACTA	CAGTGTTA	CGGTACGA	TTGCACTA	CAGTGTTA	GTGCCAAA	TTGGAGCCGGTACGACAAGCACAAAGTGCCAAAGAAGCACAACTTGCACTACCAGTGTTACCGGTACGAATTGCACTAGCAGTGTTACGTGCCAAATCACT
seed10_51	hsa-miR-142-3p	hsa-miR-7-5p	hsa-miR-218-5p	hsa-miR-130a-3p	hsa-miR-148a-3p	hsa-miR-218-5p	hsa-miR-142-3p	hsa-miR-7-5p	hsa-miR-130a-3p	hsa-miR-148a-3p	ACACTACA	GTCTTCCA	AAGCACAA	TTGCACTA	TGCACTGA	AAGCACAA	ACACTACA	GTCTTCCA	TTGCACTA	TGCACTGA	TTGGAGCACACTACACGTCTTCCAAAAGCACAAGTTGCACTACTGCACTGACAAGCACAACACACTACAAGTCTTCCAGTTGCACTATTGCACTGATCACT
seed10_52	hsa-miR-200c-3p	hsa-miR-34a-3p	hsa-miR-130a-3p	hsa-miR-200c-3p	hsa-miR-130a-3p	hsa-miR-126-3p	hsa-miR-18a-5p	hsa-miR-18a-5p	hsa-miR-34a-3p	hsa-miR-126-3p	CAGTATTA	GCTGATTA	TTGCACTA	CAGTATTA	TTGCACTA	CGGTACGA	GCACCTTA	GCACCTTA	GCTGATTA	CGGTACGA	TTGGAGCCAGTATTACGCTGATTAATTGCACTAGCAGTATTACTTGCACTACCGGTACGACGCACCTTAAGCACCTTAGGCTGATTATCGGTACGATCACT
seed10_53	hsa-miR-18a-5p	hsa-miR-126-3p	hsa-miR-17-3p	hsa-miR-130a-3p	hsa-miR-200c-3p	hsa-miR-126-3p	hsa-miR-200c-3p	hsa-miR-17-3p	hsa-miR-18a-5p	hsa-miR-130a-3p	GCACCTTA	CGGTACGA	ACTGCAGA	TTGCACTA	CAGTATTA	CGGTACGA	CAGTATTA	ACTGCAGA	GCACCTTA	TTGCACTA	TTGGAGCGCACCTTACCGGTACGAAACTGCAGAGTTGCACTACCAGTATTACCGGTACGACCAGTATTACACTGCAGAGGCACCTTATTTGCACTATCACT
seed10_54	hsa-miR-218-5p	hsa-miR-223-3p	hsa-miR-7-5p	hsa-miR-223-3p	hsa-miR-148a-3p	hsa-miR-130a-3p	hsa-miR-218-5p	hsa-miR-7-5p	hsa-miR-148a-3p	hsa-miR-130a-3p	AAGCACAA	AACTGACA	GTCTTCCA	AACTGACA	TGCACTGA	TTGCACTA	AAGCACAA	GTCTTCCA	TGCACTGA	TTGCACTA	TTGGAGCAAGCACAACAACTGACAAGTCTTCCAGAACTGACACTGCACTGACTTGCACTACAAGCACAAAGTCTTCCAGTGCACTGATTTGCACTATCACT
seed10_55	hsa-miR-31-5p	hsa-miR-193b-3p	hsa-miR-31-5p	hsa-miR-223-3p	hsa-miR-193b-3p	hsa-miR-22-3p	hsa-miR-141-3p	hsa-miR-22-3p	hsa-miR-141-3p	hsa-miR-223-3p	TCTTGCCA	GGCCAGTA	TCTTGCCA	AACTGACA	GGCCAGTA	GGCAGCTA	CAGTGTTA	GGCAGCTA	CAGTGTTA	AACTGACA	TTGGAGCTCTTGCCACGGCCAGTAATCTTGCCAGAACTGACACGGCCAGTACGGCAGCTACCAGTGTTAAGGCAGCTAGCAGTGTTATAACTGACATCACT
seed10_56	hsa-miR-100-5p	hsa-miR-31-5p	hsa-miR-18a-5p	hsa-miR-18a-5p	hsa-miR-31-5p	hsa-miR-193b-3p	hsa-miR-122-5p	hsa-miR-193b-3p	hsa-miR-122-5p	hsa-miR-100-5p	TACGGGTA	TCTTGCCA	GCACCTTA	GCACCTTA	TCTTGCCA	GGCCAGTA	ACACTCCA	GGCCAGTA	ACACTCCA	TACGGGTA	TTGGAGCTACGGGTACTCTTGCCAAGCACCTTAGGCACCTTACTCTTGCCACGGCCAGTACACACTCCAAGGCCAGTAGACACTCCATTACGGGTATCACT
seed10_57	hsa-miR-142-3p	hsa-miR-7-5p	hsa-miR-196a-5p	hsa-miR-100-5p	hsa-miR-100-5p	hsa-miR-196a-5p	hsa-miR-22-3p	hsa-miR-142-3p	hsa-miR-22-3p	hsa-miR-7-5p	ACACTACA	GTCTTCCA	ACTACCTA	TACGGGTA	TACGGGTA	ACTACCTA	GGCAGCTA	ACACTACA	GGCAGCTA	GTCTTCCA	TTGGAGCACACTACACGTCTTCCAAACTACCTAGTACGGGTACTACGGGTACACTACCTACGGCAGCTAAACACTACAGGGCAGCTACGTCTTCCATCACT
seed10_58	hsa-miR-122-5p	hsa-miR-223-3p	hsa-miR-100-5p	hsa-miR-223-3p	hsa-miR-193b-3p	hsa-miR-100-5p	hsa-miR-193b-3p	hsa-miR-122-5p	hsa-miR-10a-5p	hsa-miR-10a-5p	ACACTCCA	AACTGACA	TACGGGTA	AACTGACA	GGCCAGTA	TACGGGTA	GGCCAGTA	ACACTCCA	ACAGGGTA	ACAGGGTA	TTGGAGCACACTCCACAACTGACAATACGGGTAGAACTGACACGGCCAGTACTACGGGTACGGCCAGTACACACTCCAGACAGGGTATACAGGGTATCACT
seed10_59	hsa-miR-100-5p	hsa-miR-193b-3p	hsa-miR-223-3p	hsa-miR-100-5p	hsa-miR-122-5p	hsa-miR-31-5p	hsa-miR-223-3p	hsa-miR-193b-3p	hsa-miR-31-5p	hsa-miR-122-5p	TACGGGTA	GGCCAGTA	AACTGACA	TACGGGTA	ACACTCCA	TCTTGCCA	AACTGACA	GGCCAGTA	TCTTGCCA	ACACTCCA	TTGGAGCTACGGGTACGGCCAGTACAACTGACAGTACGGGTACACACTCCACTCTTGCCACAACTGACAAGGCCAGTAGTCTTGCCATACACTCCATCACT
seed10_60	hsa-miR-21-3p	hsa-miR-100-5p	hsa-miR-22-3p	hsa-miR-141-3p	hsa-miR-126-3p	hsa-miR-100-5p	hsa-miR-21-3p	hsa-miR-141-3p	hsa-miR-22-3p	hsa-miR-126-3p	TGGTGTTA	TACGGGTA	GGCAGCTA	CAGTGTTA	CGGTACGA	TACGGGTA	TGGTGTTA	CAGTGTTA	GGCAGCTA	CGGTACGA	TTGGAGCTGGTGTTACTACGGGTAAGGCAGCTAGCAGTGTTACCGGTACGACTACGGGTACTGGTGTTAACAGTGTTAGGGCAGCTATCGGTACGATCACT
seed10_61	hsa-miR-142-3p	hsa-miR-142-3p	hsa-miR-200c-3p	hsa-miR-10a-5p	hsa-miR-192-5p	hsa-miR-10a-5p	hsa-miR-22-3p	hsa-miR-22-3p	hsa-miR-192-5p	hsa-miR-200c-3p	ACACTACA	ACACTACA	CAGTATTA	ACAGGGTA	TAGGTCAA	ACAGGGTA	GGCAGCTA	GGCAGCTA	TAGGTCAA	CAGTATTA	TTGGAGCACACTACACACACTACAACAGTATTAGACAGGGTACTAGGTCAACACAGGGTACGGCAGCTAAGGCAGCTAGTAGGTCAATCAGTATTATCACT
seed10_62	hsa-miR-203a-3p	hsa-let-7a-5p	hsa-miR-100-5p	hsa-miR-218-5p	hsa-miR-122-5p	hsa-miR-122-5p	hsa-miR-203a-3p	hsa-miR-100-5p	hsa-let-7a-5p	hsa-miR-218-5p	CATTTCAA	CTACCTCA	TACGGGTA	AAGCACAA	ACACTCCA	ACACTCCA	CATTTCAA	TACGGGTA	CTACCTCA	AAGCACAA	TTGGAGCCATTTCAACCTACCTCAATACGGGTAGAAGCACAACACACTCCACACACTCCACCATTTCAAATACGGGTAGCTACCTCATAAGCACAATCACT
seed10_63	hsa-miR-192-5p	hsa-miR-122-5p	hsa-miR-122-5p	hsa-miR-192-5p	hsa-miR-125b-5p	hsa-miR-218-5p	hsa-miR-24-3p	hsa-miR-24-3p	hsa-miR-125b-5p	hsa-miR-218-5p	TAGGTCAA	ACACTCCA	ACACTCCA	TAGGTCAA	CTCAGGGA	AAGCACAA	CTGAGCCA	CTGAGCCA	CTCAGGGA	AAGCACAA	TTGGAGCTAGGTCAACACACTCCAAACACTCCAGTAGGTCAACCTCAGGGACAAGCACAACCTGAGCCAACTGAGCCAGCTCAGGGATAAGCACAATCACT
seed10_64	hsa-miR-203a-3p	hsa-miR-218-5p	hsa-miR-218-5p	hsa-let-7a-5p	hsa-miR-122-5p	hsa-miR-203a-3p	hsa-miR-192-5p	hsa-miR-122-5p	hsa-miR-192-5p	hsa-let-7a-5p	CATTTCAA	AAGCACAA	AAGCACAA	CTACCTCA	ACACTCCA	CATTTCAA	TAGGTCAA	ACACTCCA	TAGGTCAA	CTACCTCA	TTGGAGCCATTTCAACAAGCACAAAAAGCACAAGCTACCTCACACACTCCACCATTTCAACTAGGTCAAAACACTCCAGTAGGTCAATCTACCTCATCACT
seed10_65	hsa-miR-31-5p	hsa-miR-10a-5p	hsa-miR-122-5p	hsa-miR-218-5p	hsa-miR-10a-5p	hsa-miR-218-5p	hsa-miR-122-5p	hsa-miR-31-5p	hsa-let-7a-5p	hsa-let-7a-5p	TCTTGCCA	ACAGGGTA	ACACTCCA	AAGCACAA	ACAGGGTA	AAGCACAA	ACACTCCA	TCTTGCCA	CTACCTCA	CTACCTCA	TTGGAGCTCTTGCCACACAGGGTAAACACTCCAGAAGCACAACACAGGGTACAAGCACAACACACTCCAATCTTGCCAGCTACCTCATCTACCTCATCACT
seed10_66	hsa-let-7a-5p	hsa-miR-137-3p	hsa-miR-122-5p	hsa-miR-100-5p	hsa-miR-203a-3p	hsa-miR-137-3p	hsa-miR-100-5p	hsa-miR-203a-3p	hsa-miR-122-5p	hsa-let-7a-5p	CTACCTCA	AGCAATAA	ACACTCCA	TACGGGTA	CATTTCAA	AGCAATAA	TACGGGTA	CATTTCAA	ACACTCCA	CTACCTCA	TTGGAGCCTACCTCACAGCAATAACACACTCCAGTACGGGTACCATTTCAACAGCAATAACTACGGGTAACATTTCAAGACACTCCATCTACCTCATCACT
seed10_67	hsa-miR-192-5p	hsa-let-7a-5p	hsa-miR-100-5p	hsa-miR-125b-5p	hsa-let-7a-5p	hsa-miR-31-5p	hsa-miR-125b-5p	hsa-miR-192-5p	hsa-miR-31-5p	hsa-miR-100-5p	TAGGTCAA	CTACCTCA	TACGGGTA	CTCAGGGA	CTACCTCA	TCTTGCCA	CTCAGGGA	TAGGTCAA	TCTTGCCA	TACGGGTA	TTGGAGCTAGGTCAACCTACCTCAATACGGGTAGCTCAGGGACCTACCTCACTCTTGCCACCTCAGGGAATAGGTCAAGTCTTGCCATTACGGGTATCACT
seed10_68	hsa-let-7a-5p	hsa-let-7a-5p	hsa-miR-24-3p	hsa-miR-31-5p	hsa-miR-31-5p	hsa-miR-122-5p	hsa-miR-122-5p	hsa-miR-100-5p	hsa-miR-24-3p	hsa-miR-100-5p	CTACCTCA	CTACCTCA	CTGAGCCA	TCTTGCCA	TCTTGCCA	ACACTCCA	ACACTCCA	TACGGGTA	CTGAGCCA	TACGGGTA	TTGGAGCCTACCTCACCTACCTCAACTGAGCCAGTCTTGCCACTCTTGCCACACACTCCACACACTCCAATACGGGTAGCTGAGCCATTACGGGTATCACT
seed10_69	hsa-miR-18a-5p	hsa-miR-141-3p	hsa-miR-329-3p	hsa-miR-130a-3p	hsa-miR-130a-3p	hsa-miR-141-3p	hsa-miR-329-3p	hsa-miR-18a-5p	hsa-miR-31-5p	hsa-miR-31-5p	GCACCTTA	CAGTGTTA	GGTGTGTA	TTGCACTA	TTGCACTA	CAGTGTTA	GGTGTGTA	GCACCTTA	TCTTGCCA	TCTTGCCA	TTGGAGCGCACCTTACCAGTGTTAAGGTGTGTAGTTGCACTACTTGCACTACCAGTGTTACGGTGTGTAAGCACCTTAGTCTTGCCATTCTTGCCATCACT
seed10_70	hsa-miR-200c-3p	hsa-miR-100-5p	hsa-miR-218-5p	hsa-miR-148a-3p	hsa-miR-218-5p	hsa-miR-100-5p	hsa-miR-200c-3p	hsa-miR-18a-5p	hsa-miR-148a-3p	hsa-miR-18a-5p	CAGTATTA	TACGGGTA	AAGCACAA	TGCACTGA	AAGCACAA	TACGGGTA	CAGTATTA	GCACCTTA	TGCACTGA	GCACCTTA	TTGGAGCCAGTATTACTACGGGTAAAAGCACAAGTGCACTGACAAGCACAACTACGGGTACCAGTATTAAGCACCTTAGTGCACTGACGCACCTTATCACT
seed10_71	hsa-miR-18a-5p	hsa-miR-18a-5p	hsa-miR-192-5p	hsa-miR-141-3p	hsa-miR-218-5p	hsa-miR-329-3p	hsa-miR-192-5p	hsa-miR-218-5p	hsa-miR-329-3p	hsa-miR-141-3p	GCACCTTA	GCACCTTA	TAGGTCAA	CAGTGTTA	AAGCACAA	GGTGTGTA	TAGGTCAA	AAGCACAA	GGTGTGTA	CAGTGTTA	TTGGAGCGCACCTTACGCACCTTAATAGGTCAAGCAGTGTTACAAGCACAACGGTGTGTACTAGGTCAAAAAGCACAAGGGTGTGTATCAGTGTTATCACT
seed10_72	hsa-miR-122-5p	hsa-miR-200c-3p	hsa-miR-18a-5p	hsa-miR-200c-3p	hsa-miR-34a-3p	hsa-miR-34a-3p	hsa-miR-122-5p	hsa-miR-18a-5p	hsa-miR-100-5p	hsa-miR-100-5p	ACACTCCA	CAGTATTA	GCACCTTA	CAGTATTA	GCTGATTA	GCTGATTA	ACACTCCA	GCACCTTA	TACGGGTA	TACGGGTA	TTGGAGCACACTCCACCAGTATTAAGCACCTTAGCAGTATTACGCTGATTACGCTGATTACACACTCCAAGCACCTTAGTACGGGTATTACGGGTATCACT
seed10_73	hsa-miR-193b-3p	hsa-miR-200c-3p	hsa-miR-218-5p	hsa-miR-192-5p	hsa-miR-18a-5p	hsa-miR-193b-3p	hsa-miR-192-5p	hsa-miR-18a-5p	hsa-miR-218-5p	hsa-miR-200c-3p	GGCCAGTA	CAGTATTA	AAGCACAA	TAGGTCAA	GCACCTTA	GGCCAGTA	TAGGTCAA	GCACCTTA	AAGCACAA	CAGTATTA	TTGGAGCGGCCAGTACCAGTATTACAAGCACAAGTAGGTCAACGCACCTTACGGCCAGTACTAGGTCAAAGCACCTTAGAAGCACAATCAGTATTATCACT
seed10_74	hsa-miR-21-5p	hsa-miR-126-3p	hsa-miR-24-3p	hsa-miR-122-5p	hsa-miR-21-5p	hsa-miR-126-3p	hsa-miR-122-5p	hsa-miR-24-3p	hsa-miR-203a-3p	hsa-miR-203a-3p	ATAAGCTA	CGGTACGA	CTGAGCCA	ACACTCCA	ATAAGCTA	CGGTACGA	ACACTCCA	CTGAGCCA	CATTTCAA	CATTTCAA	TTGGAGCATAAGCTACCGGTACGAACTGAGCCAGACACTCCACATAAGCTACCGGTACGACACACTCCAACTGAGCCAGCATTTCAATCATTTCAATCACT
seed10_75	hsa-miR-21-5p	hsa-miR-126-3p	hsa-miR-31-5p	hsa-miR-122-5p	hsa-miR-21-5p	hsa-miR-126-3p	hsa-miR-31-5p	hsa-miR-141-3p	hsa-miR-122-5p	hsa-miR-141-3p	ATAAGCTA	CGGTACGA	TCTTGCCA	ACACTCCA	ATAAGCTA	CGGTACGA	TCTTGCCA	CAGTGTTA	ACACTCCA	CAGTGTTA	TTGGAGCATAAGCTACCGGTACGAATCTTGCCAGACACTCCACATAAGCTACCGGTACGACTCTTGCCAACAGTGTTAGACACTCCATCAGTGTTATCACT
seed10_76	hsa-miR-21-5p	hsa-miR-21-5p	hsa-miR-22-3p	hsa-miR-22-3p	hsa-miR-141-3p	hsa-miR-137-3p	hsa-miR-126-3p	hsa-miR-126-3p	hsa-miR-137-3p	hsa-miR-141-3p	ATAAGCTA	ATAAGCTA	GGCAGCTA	GGCAGCTA	CAGTGTTA	AGCAATAA	CGGTACGA	CGGTACGA	AGCAATAA	CAGTGTTA	TTGGAGCATAAGCTACATAAGCTAAGGCAGCTAGGGCAGCTACCAGTGTTACAGCAATAACCGGTACGAACGGTACGAGAGCAATAATCAGTGTTATCACT
seed10_77	hsa-miR-214-3p	hsa-miR-21-5p	hsa-miR-200c-3p	hsa-miR-214-3p	hsa-miR-24-3p	hsa-miR-24-3p	hsa-miR-22-3p	hsa-miR-21-5p	hsa-miR-200c-3p	hsa-miR-22-3p	CCTGCTGA	ATAAGCTA	CAGTATTA	CCTGCTGA	CTGAGCCA	CTGAGCCA	GGCAGCTA	ATAAGCTA	CAGTATTA	GGCAGCTA	TTGGAGCCCTGCTGACATAAGCTAACAGTATTAGCCTGCTGACCTGAGCCACCTGAGCCACGGCAGCTAAATAAGCTAGCAGTATTACGGCAGCTATCACT
seed10_78	hsa-miR-200c-3p	hsa-miR-329-3p	hsa-miR-21-5p	hsa-miR-21-5p	hsa-miR-203a-3p	hsa-miR-203a-3p	hsa-miR-200c-3p	hsa-miR-27a-3p	hsa-miR-329-3p	hsa-miR-27a-3p	CAGTATTA	GGTGTGTA	ATAAGCTA	ATAAGCTA	CATTTCAA	CATTTCAA	CAGTATTA	ACTGTGAA	GGTGTGTA	ACTGTGAA	TTGGAGCCAGTATTACGGTGTGTAAATAAGCTAGATAAGCTACCATTTCAACCATTTCAACCAGTATTACACTGTGAAGGGTGTGTATACTGTGAATCACT
seed10_79	hsa-miR-34a-3p	hsa-miR-21-5p	hsa-miR-203a-3p	hsa-miR-22-3p	hsa-miR-100-5p	hsa-miR-21-5p	hsa-miR-203a-3p	hsa-miR-34a-3p	hsa-miR-22-3p	hsa-miR-100-5p	GCTGATTA	ATAAGCTA	CATTTCAA	GGCAGCTA	TACGGGTA	ATAAGCTA	CATTTCAA	GCTGATTA	GGCAGCTA	TACGGGTA	TTGGAGCGCTGATTACATAAGCTAACATTTCAAGGGCAGCTACTACGGGTACATAAGCTACCATTTCAAAGCTGATTAGGGCAGCTATTACGGGTATCACT
seed10_80	hsa-miR-34a-3p	hsa-miR-122-5p	hsa-miR-21-5p	hsa-miR-27a-3p	hsa-miR-21-5p	hsa-miR-122-5p	hsa-miR-31-3p	hsa-miR-27a-3p	hsa-miR-31-3p	hsa-miR-34a-3p	GCTGATTA	ACACTCCA	ATAAGCTA	ACTGTGAA	ATAAGCTA	ACACTCCA	GCATAGCA	ACTGTGAA	GCATAGCA	GCTGATTA	TTGGAGCGCTGATTACACACTCCAAATAAGCTAGACTGTGAACATAAGCTACACACTCCACGCATAGCAAACTGTGAAGGCATAGCACGCTGATTATCACT
