## Supplementary material for "MicroRNA-directed control of complex mRNA stability patterns across cell types": Design of Library 2: 0_lib2_controls.csv

	seq
0_lib2_controls_1	AAAGAGCAGAAGCAGCAGCATCTCTGTACATTTTGGAGCCAAGGGTTCAGAGACTCAGGGCCCCAGCACTTAAGCAGTGGACACCAGGAGTCCCTGGTAATCAGTACTGTGTACAGAATTCTGCTACCTCACTACAAGCAGAAGGAAACATTGAACTCAGAGCC
0_lib2_controls_2	GGTTGGTTACAATAATCCGCTTCGGGCTACTTTAGTCGGACCGTCCACTTCGGACCACTATAATCGGACTAGTTAGTGTCACTTAGTAATCGGGCTAGTAAGGTTGGTTACAATAATCCGCTTCGGGCTACTTTAGTCGGACCGTCCACTTCGGACCACTATAA
0_lib2_controls_3	GGCCTCACTGTGTATAGTCGAAGTCGGGCGGTCGTCTCACACATCGGTCGGCTCACAAGTCGCGGCCCTAACTGTGTATAGTCGCGCGGTTCATAGCGCTGGGCAACAGTAGGTGTAAGTAGTCGGACGGCATTAGTCCACTTCGGACCGTCCACTATTGGTGT
0_lib2_controls_4	GGCAACAGTAGGTGTAAGTAGTCGGACGGCATTAGTCCACTTCGGACCGTCCACTATTGGTGTAATCGGACCGTAGTAGTCGTAATCGGCCTTAGTCCACTAGTAGCGCGCTGCTCACATACGATAGTATAGCTCGCGCGCGCGCTCAGCTCTATATAGTCTCA
0_lib2_controls_5	CTCGATATAGTAGCTCTCGCGCGCGCGCGCTCTCTCTCTCAGCTCGCTATAGCTCACTATAGTAGCTGATCGCTATAGAGATATAGTAGCTCAGATATAGAGATCATAGCGCCTCATAGGGCTCCTCTCTATCGTCCTCTAATAGCGCGCGCCGTAGGGCGCGG
0_lib2_controls_6	AGTAGCGCGCTGCTCACATACGATAGTATAGCTCGCGCGCGCGCTCAGCTCTATATAGTCTCAGCTATATAGTAGCGCGCAGATATAGTGATCGCTATATAATCCGTCCGGCTAGTAAGTAGTCGGCCCGTCCGTCCGTCCGTCTAGTTAGTAGTCGGCCCTAT
0_lib2_controls_7	GATCATAGCGCCTCATAGGGCTCCTCTCTATCGTCCTCTAATAGCGCGCGCCGTAGGGCGCGGTCGGTAGGACTCCGAACTGTGTAATCGCGTCGTACGCACTACGCAAGTCGCGCGCGCGGCCCGAACTCACTGTCTATCATACGTAGGTCGGGCGGCAAGTC
0_lib2_controls_8	TGTACAGACACTGCTGTGTACAGAAGTACTGACTGTACTGTGTGTACAGCTGTAAGTAAGTACAGACGGACGTCTGCTTACTGTATATAGTACAGTACTGTCTAGGGCTAGGTCGCGCGCGCGCGGACCTCACTATAATAGGGCCGCACTCTAATAGGGCGGAC
0_lib2_controls_9	ATCCGTCCGGCTAGTAAGTAGTCGGCCCGTCCGTCCGTCCGTCTAGTTAGTAGTCGGCCCTATTCGGACCGTCCGTCTAGTATAATCGGACTAGTAATCAGTGCTCATACTATAGTATAGCTCTCTCTCGCGCGCGCGCGCTCTCACAGTCTCTCTCTCAGTCT
0_lib2_controls_10	GCATCTGATAGCGCACAGCTGAAGTATACGACGGACGTCGTACTCGTAGCGCTGTAAGTAAGAGACGACTCTCATCTGTACAAGAGACGTACATCAGATAGTAACTTTAGTCCGGCCATCCGGCTATTGTCACTAACAGTAGGTTAGTAACCGTCTTCGGACCA
0_lib2_controls_11	CTACGCAAGTCGCGCGCGCGGCCCGAACTCACTGTCTATCATACGTAGGTCGGGCGGCAAGTCGCGGCTCACAAGTCGCCGCACTCTAGTCGCGGCTAATACCGCTTTAGGTAATAGTAACTAAGGACTAGTATAATTATCTTCGGACTAGTTAGTAGTCGGCC
0_lib2_controls_12	AGTCGCTGATCATATACTAGTCTGCTCATATACTAGTAGCGCGCTCAGCTCACTATAGAGTAGCTCGCGCGCGCGCAGCTCACTATAGTAGCGCTCAGATTGCACTGTGTACATAAGACATACGACTGTACTGCACTGACTACTGTGTAGACTGTCTACTGTAT
0_lib2_controls_13	CTAGGGCTAGGTCGCGCGCGCGCGGACCTCACTATAATAGGGCCGCACTCTAATAGGGCGGACCTCACTGTGTATACTCCTCACAAATCGGTCGGCTCATACACAAGTACTGTACATATAGTGTACACTGCTGTCTGTACAGTATACTGTACTGCTGAAGTGCT
0_lib2_controls_14	GGTCACACAATAATCGGCCCTATTCGGCTTTGGGCTAGTATAATCGGACGGTCTAGTATAATCGGACCGCTTTTGGCTACTCAATAATCGGGCCACTTTAGAGCGGTCCGCCCTCACTGTGTATATAGTCGCCACGGCTCCTCACTATAATAGCGCTAGGTCGG
0_lib2_controls_15	TGCTCATACTATAGTATAGCTCTCTCTCGCGCGCGCGCGCTCTCACAGTCTCTCTCTCAGTCTCTCAGATATAGTGATCTCACTATAGTCTGAGCTATATAACTTACTAGATAGATAGATAGCGCGCGCAGCTATAGTATAGCTAGATAGAGCGCGCGCGCATA
0_lib2_controls_16	GTCCGGCTACTATAACCAGACGGACCAGTTAGTAGTCCACCTTGTAGTCGGACCGCCCTAGACTGGTTACAGTCAGTAATCGGCCTTGGGCTACTATAATAGCTGCTCATATACTATAGTCTCTGCTCACTATATAGTAGCGCGCGCTGCTCATATACGCTATA
0_lib2_controls_17	CTAGTATAATCGGCTTTAGGCCACTTCGGACCGTCTAGTTAGTTACTCACTAACATCGGACCGTCCATCCGGCTAGTAACAGTAGTCCGCCTAGTAGGCATTTAGTAATCGGCCTTAGTCCGCCCTATTCTGGTTACTCAATAAGTAGTCCGCCCTAATCGGGC
0_lib2_controls_18	TGTACAGACCGCTGTACAAGTGTACAGAGCACTGTACAGACGTCGCCGTCTGTACAGACTGAAGTACGGAAGTACTGTACTACTGTACATAAGTACTGTGTTGTACGTAGACACGCTGTGTACTGTACATATATCAGACGTAAGTACTGTGTACTGCTGTACAT
0_lib2_controls_19	CCGACTGACACTGTACAGTACAAGTGACGTGCTGCTGTACAGTGTATAGACGAAGACGCTGCACTGTGTAGACACTGTGCTGTGCATAAGACGAGATCTACTGTATATACGGACTGCTGTGTACAGAAGTACAGCTGCTGTACATACTGCTGTATATACTGTGT
0_lib2_controls_20	TAACTTTAGTCCGGCCATCCGGCTATTGTCACTAACAGTAGGTTAGTAACCGTCTTCGGACCAGTTTGGGTCAGTAGTCTGCTATAAGTAGTCTGGTTTGGTGTAAGGACTGTATATAGCGGCTGTACTGTACATAGCTGTATATACTGTGTACAGAAGTACAG
0_lib2_controls_21	GACTTGGAAGTACAGTGCACTGTACAGTACAAGCTGTGTACGTACTGTATATAGTGTACTGCATAGTACTGTACATACACTGTACTGTATATAGTACAGATTAAGTACAGACTGCTGTACTGTATATAGTGTACAGAGCTGTACTGTACATAAGCTGCTGTATA
0_lib2_controls_22	CCGCTTTAGGTAATAGTAACTAAGGACTAGTATAATTATCTTCGGACTAGTTAGTAGTCGGCCCGTCCGTCTAGTATAATCGGACCGTCCGCCTTAATTAGTGTACATACTGCGCTGTGCTGTATATAGTAAGTACAGAAGCTGTATATAGTCTGTACATAAGT
0_lib2_controls_23	GCACTGTGTACATAAGACATACGACTGTACTGCACTGACTACTGTGTAGACTGTCTACTGTATAAGACGTGCTGTACAAGACGCAGCACTGCACTGTGTACCTCTAGTAGCGCTATACGACAGACGTCGTAGCGCTGTACACGATCACATAGCGCGCTGAGACG
0_lib2_controls_24	AGCTATATAGTAGCTCTGCTCACACTCTATATAGTGTAGCGCACAGATATAGTAGCGCGCGCGCTCTCGCGCAGAGATATAGTAGCGCGCGCTCTCTCTCTGAGCTGAGATCTAGTCTACGCGACGTAGTAGATAGCTAGATAGCTCTCTGCGCTCTAGCAGAT
0_lib2_controls_25	CACAAGTACTGTACATATAGTGTACACTGCTGTCTGTACAGTATACTGTACTGCTGAAGTGCTGCTGTACAGCTGTATATAGCTGTGTATAGTACAGCTGTTGTACAGACTGTACAGCTGTACATATAGTACTGTACAGCTGTATATAAGCTGTACTGTACATA
0_lib2_controls_26	ATAGTATAGGTCGCGCGCGCCCCTATATTATAGGTCCCGCGCGCCCCTATAGTAGGGGTCCCGCGCCTATAATAAGTCGCGCCTATAATTAGAGTAGGCCTTGTACTGTATATAGTGTGTACAGAGCAAGCTGTACAGCTGCTGTATATACTGTACAGCTGCTG
0_lib2_controls_27	AGCGGTCCGCCCTCACTGTGTATATAGTCGCCACGGCTCCTCACTATAATAGCGCTAGGTCGGTAGGTCGCGGCACGTCGCGTCTAGTCGGACTACACTAAGACGGTGTATATAGTACATATACAGCTCTGTACTGTACATACAGTGTACAGCTACAGCTGCTG
0_lib2_controls_28	GCCCTCTCTATAGTCGGGCCGAACTGTCTATAATAGCGCGCTAGGTAGCGCGCGCGGCTAGTCGCGGCTCGCTCACAAGTCGCCGCTAGTCGCCTCTAATAAGTTCTCATATACACTAGTAGCGCGCTCATCTATATAGTCTGAGATATAGTAGCGCTGATCAT
0_lib2_controls_29	ACTTACTAGATAGATAGATAGCGCGCGCAGCTATAGTATAGCTAGATAGAGCGCGCGCGCATATAGTAGCTTAGATAGTAGCGCTCGTATAGTTAGTAGCTCTCACGCTATAGCTCATATACTAGTAGCTGATATATAGTAGCGCGCTGCTCATATACAAGTCT
0_lib2_controls_30	AGTAGTCCACTTCGGACCGTCCTATTCGGACCTCTGTTAGTAACAGTAGACCGGCTATCGGCCTTAGGCCGCCCTATTCGGACTAGTAACATCGGGCCACTCTCCTCTCTATATATAGTCGCGCGCGCCTCTAAATAGTAGGTAGGGCTCCTCTAATAAGTAGC
0_lib2_controls_31	GCTGCTCATATACTATAGTCTCTGCTCACTATATAGTAGCGCGCGCTGCTCATATACGCTATAGTATCTCGCGCTGCTCATATATACGTGTAGCGCGCTCTCGATATAGTCTGATCATACTATAGTAGCGCTGATCAAGATATAGTAGCTGATCATATACTAGT
0_lib2_controls_32	CCTCTATAATAAGTAGCGCGCGCCTATCTATCTATAGTCTCCCTTAGTAGCGCGCTAGCTAGCGCTAGCTCGCGCCCCTCTAACTATAATTAGTCCTAATAGCCCCTAGTAATAGTAGGGCCTATAATAGGTCCCGCGCGCGCCTAGTAGGGCTCGCGCGCGCG
0_lib2_controls_33	TTAGTAATCGGCCTTAGTCCGCCCTATTCTGGTTACTCAATAAGTAGTCCGCCCTAATCGGGCCACCCGTCTAGTAATAGTAGTCGGCCCGTCCGCTTAATCTCATACTATAGTCACAGATAGTAGCGCTCTGCTCACTCTATATAGTAGCGCTCAGATATATA
0_lib2_controls_34	ACTATAGTCGGCTTTTGGTATAGTCCACTTCGGGCTAGTAACCGCCGGTGGGTTGGTTAGTTACTAACAGTAAGCAGTCCGCTTCGGACGGTCCGTCTATTGACTTGTACTGTATATAGCAGCTCTGTACTGTATATAGTACAGTGCATAGTGTACAGACGGCT
0_lib2_controls_35	TGTACGTAGACACGCTGTGTACTGTACATATATCAGACGTATGTACTGTGTACTGCTGTACATGACAGACGACTCTGTATGACTGTACACTGTATATATAGAGTATAGGTCCCGCGCCCCTTAGCCCCTAGTTAGGGCGCTAGTAAGCCCTAGTAAGCTCTAGT
0_lib2_controls_36	TGCACAGACTGCTGTGGAGACGCTGACTGTATGTGTATAGTACTGCTGTGCACAGACTGTACTGTACGTACACAGTCTGTGCAGTATGTACGGACTGACGGATAAATATAGCTAAGTAGCGTCTCCCTATAATATATAGCGCGCATATAGTAGATATATCGCGC
0_lib2_controls_37	TGTATATACGGACTGCTGTGTACAGATGTACAGCTGCTGTACATACTGCTGTATATACTGTGTGTACAGCTGCTGTGTATATAGTGTACACAGCTGTGTATTAGTCGCCCCTCTATATATAGTATAGCTCGCGCCCCTAACTATAATATGTCTCGCGCTAGGTC
0_lib2_controls_38	ACGACTCCTCTCTATAATCGGGCGGTCGGTCGGGCGGTCGGAATGTCGGTCTGTAGGTCGGTCGGTCGGCCTGCCCGAACTGTGTATAGTCGTCGCACATACTCACATATACTATAGTAGCTCTGCTCATATACTATAGTCACATAGTAGCTGATCATATATAC
0_lib2_controls_39	TGTATGGACTGTATATAGCGGCTGTACTGTACATAGCTGTATATACTGTGTACAGATGTACAGACGTATGTATGTACATGTGTGTACAGCTGCTGTATATATAGCTTGGTATAGTAGTAAGTATAGTCCGCTAATAGTAGGTAATTAGCCCGCCCGCCTAGTAT
0_lib2_controls_40	CTCACGATATAGTATCGCGCGCAGAGATATATAGTAGCGCGCTCATCATATACGCTAGTAGAGCGCGCGCTCATCACATATACAAGTGTAGCGCGCGCGCTTAGATAGTAGCTAAGTATATCGCGCCTCTCGCTCTCGCCCTATAGTAGCGCGTCTCCCTATAG
0_lib2_controls_41	TATGTACAGACTGCTGTACTGTATATAGTGTACAGAGCTGTACTGTACATATGCTGCTGTATATAGTACTGTATACAGTACTGTATATAGCTGTATATATACTATAGCTATAGTATAGGCTAGAATTATAGTTAGTAGCCTATAATTAGCTAATTAGCTAGTTA
0_lib2_controls_42	CACACTATAGCTCATAATAGTATCGCGCTCAGATCTCACTATAGTAGCGCTGATCTATAGTCTCTGCTCATATACTAGTAGCGCTCAGCTATATAGTAGCTATCCGCCTAGTATAATTATAGTCCGCTTTAGCCCGCCCAGTTAGAATAGTCCGCCATAGTCCG
0_lib2_controls_43	TGTACATACTGCGCTGTGCTGTATATAGTATGTACAGATGCTGTATATAGTCTGTACATATGTACAGCTGTACAGAGCTGTACAGTGCAGTGCTGTATATACAGTCCGCTTCGGGCCACTATAGTCCACTTTTGGTTAGTATAATCGGCCCGTCCGTCCGCCAT
0_lib2_controls_44	GCTCAGATATATAGTCGCTGATCTATATAGTCAGCTCTATATAGTAGCTCAGATAGAGTCTGCTCATACTAGTAGCGCGCTCACAGTCTCTCTCTCAGTATCTCATATACTAGTCTGATCATATACTATAGTGATCTATAGTGTCGCTGCTCACTATAGCTCAC
0_lib2_controls_45	CCTCTATAATCGCGCCTCAATAATAGCGCGCCCCTCTATCTATAGTATAGGTCCCCTAACTGTGTATAGTAGTAGTAGCGCGCGCGCGCGCCTATAATTAGCTATAGATAGTAGCGCGCGCTCATATAGTAGATAGCGCGCGCTCATAGCGCTCTAGTATAGCA
0_lib2_controls_46	ATAGAAATAGTAGGCTATAATTAGCTCTAGTAAGAGTAAGCGTAGGTCCCCTATAATAGGTCGCTCGCGCGCCTATAATTAGCTAATAAGTTCTAATAGGTGCCCCTCTAGCTATAGAGAGATAGTATAGGTCGCGCCTAGTAAGGTATAATAAGTTATAATAA
0_lib2_controls_47	CTCTAGTAGCGCTATACGACAGACGTCGTAGCGCTGTACACGATCACATAGCGCGCTGAGACGCGACTGATCGCGCGCGCGACACAGCGCTGAGTCTACTCTCGCGCCCCTCTATATAGATAGTGATAGTAGGGCCTATAATAAGTTCTAGTAGCCTATAATTA
0_lib2_controls_48	AGTATCGCGCGCACAGATATAGTAGCTGATCACTCTAGCTCATATACTATAGTAGCTCTGCTCATACTATAGTCTGCTCATACTATAGTCTGAGCTATATACGATATAGTCTGCTCACTATAGAGAGATATAGTAGCGCGCGCAGATATAGAGCTCTATAGTCT
0_lib2_controls_49	CAGACGGTCCGCCTTGGACGGACCACCTTTGGGGACAGCAACTGTAACATCGGACCACCTTGGACGGACGGACCACTTTGGACTACAGAAAGCAACTGTAGTAGATAGTAGCTTAGAATAGCGCTTAGATAGTAGCGCTTCCCTATATAATAGCGCGCCTATAG
0_lib2_controls_50	TGTACAGACTGTACAGCTGTACATATAGTACTGTACAGCTGTATATATGCTGTACTGTACATATGCTGCTGTATATAGCGGCTGTATGTACAGATGTGTATATAGTCGCTCACATAGTATCGCGCTGATCATAATATAGTAGCGCGCTCAGATATAGTCTCAGC
0_lib2_controls_51	TCATAGGACTAGGGGTCGTCTCATAGGACTCCGCACTATAATCGGACTACAAGTCGAGGACTCGGCTCACAAGTCGCGGTAGGACTCCGCACTATAATTGTCTCACACTATATAGTAGCTGAGATATAGTAGCTCTCTCGCGCGCTCTGCTCATAATATAGTAG
0_lib2_controls_52	TGTACTGTATATAGTGTGTACAGAGCATGCTGTACAGCTGCTGTATATACTGTACAGCTGCTGTATATAGCTGCTGTTGTACATAGCAGCTGTTGTACATATAGTCGCCTCTCACCCTCTCGCTATATAATAGCGCGCCTATATAATAGATGTAGCTTAGAATA
