## Supplementary material for "MicroRNA-directed control of complex mRNA stability patterns across cell types": Design of Library 2: 2_mirna_full_single_low_conf_mirgenedb.csv

design_id	miRNA1	target1	seq
2_mirna_full_single_low_conf_mirgenedb_1	hsa-miR-10b-3p	TTCCCCTAGAATCGAATCTGT	AAAGAGCAGAAGCAGCAGCATCTCTGTACATTTTGGAGCCAAGGGTTCAGAGACTCAGGGCCCCAGCACTTATTCCCCTAGAATCGAATCTGTCTGGTAATCAGTACTGTGTACAGAATTCTGCTACCTCACTACAAGCAGAAGGAAACATTGAACTCAGAGCC
2_mirna_full_single_low_conf_mirgenedb_2	hsa-miR-10b-5p	CAAATTCGGTTCTACAGGGTA	AAAGAGCAGAAGCAGCAGCATCTCTGTACATTTTGGAGCCAAGGGTTCAGAGACTCAGGGCCCCAGCACTTACAAATTCGGTTCTACAGGGTACTGGTAATCAGTACTGTGTACAGAATTCTGCTACCTCACTACAAGCAGAAGGAAACATTGAACTCAGAGCC
2_mirna_full_single_low_conf_mirgenedb_3	hsa-miR-1193	ACGTCACCGGTCTACCATCCC	AAAGAGCAGAAGCAGCAGCATCTCTGTACATTTTGGAGCCAAGGGTTCAGAGACTCAGGGCCCCAGCACTTAACGTCACCGGTCTACCATCCCCTGGTAATCAGTACTGTGTACAGAATTCTGCTACCTCACTACAAGCAGAAGGAAACATTGAACTCAGAGCC
2_mirna_full_single_low_conf_mirgenedb_4	hsa-miR-1197	AGAAGTAGACCATGTGTCCTA	AAAGAGCAGAAGCAGCAGCATCTCTGTACATTTTGGAGCCAAGGGTTCAGAGACTCAGGGCCCCAGCACTAGAAGTAGACCATGTGTCCTACCCTGGTAATCAGTACTGTGTACAGAATTCTGCTACCTCACTACAAGCAGAAGGAAACATTGAACTCAGAGCC
2_mirna_full_single_low_conf_mirgenedb_5	hsa-miR-1251-3p	CTACACTGGCTGAGCAAAGCG	AAAGAGCAGAAGCAGCAGCATCTCTGTACATTTTGGAGCCAAGGGTTCAGAGACTCAGGGCCCCAGCACTTACTACACTGGCTGAGCAAAGCGCTGGTAATCAGTACTGTGTACAGAATTCTGCTACCTCACTACAAGCAGAAGGAAACATTGAACTCAGAGCC
2_mirna_full_single_low_conf_mirgenedb_6	hsa-miR-1251-5p	AGCGCCTTTGGCAGCTAGAGT	AAAGAGCAGAAGCAGCAGCATCTCTGTACATTTTGGAGCCAAGGGTTCAGAGACTCAGGGCCCCAGCACTTAAGCGCCTTTGGCAGCTAGAGTCTGGTAATCAGTACTGTGTACAGAATTCTGCTACCTCACTACAAGCAGAAGGAAACATTGAACTCAGAGCC
2_mirna_full_single_low_conf_mirgenedb_7	hsa-miR-1264	CAGGTGCTCAAATAAGACTTG	AAAGAGCAGAAGCAGCAGCATCTCTGTACATTTTGGAGCCAAGGGTTCAGAGACTCAGGGCCCCAGCACTTACAGGTGCTCAAATAAGACTTGCTGGTAATCAGTACTGTGTACAGAATTCTGCTACCTCACTACAAGCAGAAGGAAACATTGAACTCAGAGCC
2_mirna_full_single_low_conf_mirgenedb_8	hsa-miR-1266-3p	CCCTCAGGGCATAGAACAGGG	AAAGAGCAGAAGCAGCAGCATCTCTGTACATTTTGGAGCCAAGGGTTCAGAGACTCAGGGCCCCAGCACTTACCCTCAGGGCATAGAACAGGGCTGGTAATCAGTACTGTGTACAGAATTCTGCTACCTCACTACAAGCAGAAGGAAACATTGAACTCAGAGCC
2_mirna_full_single_low_conf_mirgenedb_9	hsa-miR-1266-5p	CCCTGTTCTACAGCCCTGAGG	AAAGAGCAGAAGCAGCAGCATCTCTGTACATTTTGGAGCCAAGGGTTCAGAGACTCAGGGCCCCAGCACTTACCCTGTTCTACAGCCCTGAGGCTGGTAATCAGTACTGTGTACAGAATTCTGCTACCTCACTACAAGCAGAAGGAAACATTGAACTCAGAGCC
2_mirna_full_single_low_conf_mirgenedb_10	hsa-miR-1269a	CAGTAGCACGGCTCAGTCCAG	AAAGAGCAGAAGCAGCAGCATCTCTGTACATTTTGGAGCCAAGGGTTCAGAGACTCAGGGCCCCAGCACTTACAGTAGCACGGCTCAGTCCAGCTGGTAATCAGTACTGTGTACAGAATTCTGCTACCTCACTACAAGCAGAAGGAAACATTGAACTCAGAGCC
2_mirna_full_single_low_conf_mirgenedb_11	hsa-miR-1270	ACAGCTCTTCCATATCTCCAG	AAAGAGCAGAAGCAGCAGCATCTCTGTACATTTTGGAGCCAAGGGTTCAGAGACTCAGGGCCCCAGCACTTAACAGCTCTTCCATATCTCCAGCTGGTAATCAGTACTGTGTACAGAATTCTGCTACCTCACTACAAGCAGAAGGAAACATTGAACTCAGAGCC
2_mirna_full_single_low_conf_mirgenedb_12	hsa-miR-1278	TAGATGATATGCACAGTACTA	AAAGAGCAGAAGCAGCAGCATCTCTGTACATTTTGGAGCCAAGGGTTCAGAGACTCAGGGCCCCAGCACTTATAGATGATATGCACAGTACTACTGGTAATCAGTACTGTGTACAGAATTCTGCTACCTCACTACAAGCAGAAGGAAACATTGAACTCAGAGCC
2_mirna_full_single_low_conf_mirgenedb_13	hsa-miR-1283	GAAAGCGCTTTCCTTTGTAGA	AAAGAGCAGAAGCAGCAGCATCTCTGTACATTTTGGAGCCAAGGGTTCAGAGACTCAGGGCCCCAGCACTTAGAAAGCGCTTTCCTTTGTAGACTGGTAATCAGTACTGTGTACAGAATTCTGCTACCTCACTACAAGCAGAAGGAAACATTGAACTCAGAGCC
2_mirna_full_single_low_conf_mirgenedb_14	hsa-miR-1286	AGGGCTCATCTTGGTCCTGCA	AAAGAGCAGAAGCAGCAGCATCTCTGTACATTTTGGAGCCAAGGGTTCAGAGACTCAGGGCCCCAGCACTTAAGGGCTCATCTTGGTCCTGCACTGGTAATCAGTACTGTGTACAGAATTCTGCTACCTCACTACAAGCAGAAGGAAACATTGAACTCAGAGCC
2_mirna_full_single_low_conf_mirgenedb_15	hsa-miR-1294	GACAACAATGCCAACCTCACA	AAAGAGCAGAAGCAGCAGCATCTCTGTACATTTTGGAGCCAAGGGTTCAGAGACTCAGGGCCCCAGCACTTGACAACAATGCCAACCTCACACCTGGTAATCAGTACTGTGTACAGAATTCTGCTACCTCACTACAAGCAGAAGGAAACATTGAACTCAGAGCC
2_mirna_full_single_low_conf_mirgenedb_16	hsa-miR-1295b-3p	TGCCCAGATCCGTGGCCTATT	AAAGAGCAGAAGCAGCAGCATCTCTGTACATTTTGGAGCCAAGGGTTCAGAGACTCAGGGCCCCAGCACTTCTGCCCAGATCCGTGGCCTATTCTGGTAATCAGTACTGTGTACAGAATTCTGCTACCTCACTACAAGCAGAAGGAAACATTGAACTCAGAGCC
2_mirna_full_single_low_conf_mirgenedb_17	hsa-miR-1295b-5p	ATTAGGCCGCAGATCTGGGTG	AAAGAGCAGAAGCAGCAGCATCTCTGTACATTTTGGAGCCAAGGGTTCAGAGACTCAGGGCCCCAGCACTTAATTAGGCCGCAGATCTGGGTGCTGGTAATCAGTACTGTGTACAGAATTCTGCTACCTCACTACAAGCAGAAGGAAACATTGAACTCAGAGCC
2_mirna_full_single_low_conf_mirgenedb_18	hsa-miR-1323	GAAAATGCCCCTCAGTTTTGA	AAAGAGCAGAAGCAGCAGCATCTCTGTACATTTTGGAGCCAAGGGTTCAGAGACTCAGGGCCCCAGCACTTGAAAATGCCCCTCAGTTTTGACCTGGTAATCAGTACTGTGTACAGAATTCTGCTACCTCACTACAAGCAGAAGGAAACATTGAACTCAGAGCC
2_mirna_full_single_low_conf_mirgenedb_19	hsa-miR-133b	AGCTGGTTGAAGGGGACCAAA	AAAGAGCAGAAGCAGCAGCATCTCTGTACATTTTGGAGCCAAGGGTTCAGAGACTCAGGGCCCCAGCACTTAAGCTGGTTGAAGGGGACCAAACTGGTAATCAGTACTGTGTACAGAATTCTGCTACCTCACTACAAGCAGAAGGAAACATTGAACTCAGAGCC
2_mirna_full_single_low_conf_mirgenedb_20	hsa-miR-151a-3p	CCTCAAGGAGCTTCAGTCTAG	AAAGAGCAGAAGCAGCAGCATCTCTGTACATTTTGGAGCCAAGGGTTCAGAGACTCAGGGCCCCAGCACTTACCTCAAGGAGCTTCAGTCTAGCTGGTAATCAGTACTGTGTACAGAATTCTGCTACCTCACTACAAGCAGAAGGAAACATTGAACTCAGAGCC
2_mirna_full_single_low_conf_mirgenedb_21	hsa-miR-151a-5p	ACTAGACTGTGAGCTCCTCGA	AAAGAGCAGAAGCAGCAGCATCTCTGTACATTTTGGAGCCAAGGGTTCAGAGACTCAGGGCCCCAGCACTTAACTAGACTGTGAGCTCCTCGACTGGTAATCAGTACTGTGTACAGAATTCTGCTACCTCACTACAAGCAGAAGGAAACATTGAACTCAGAGCC
2_mirna_full_single_low_conf_mirgenedb_22	hsa-miR-184	CCCTTATCAGTTCTCCGTCCA	AAAGAGCAGAAGCAGCAGCATCTCTGTACATTTTGGAGCCAAGGGTTCAGAGACTCAGGGCCCCAGCACTTACCCTTATCAGTTCTCCGTCCACTGGTAATCAGTACTGTGTACAGAATTCTGCTACCTCACTACAAGCAGAAGGAAACATTGAACTCAGAGCC
2_mirna_full_single_low_conf_mirgenedb_23	hsa-miR-1908-3p	CGGGGCGGAGCCGGCGGCCGG	AAAGAGCAGAAGCAGCAGCATCTCTGTACATTTTGGAGCCAAGGGTTCAGAGACTCAGGGCCCCAGCACTTACGGGGCGGAGCCGGCGGCCGGCTGGTAATCAGTACTGTGTACAGAATTCTGCTACCTCACTACAAGCAGAAGGAAACATTGAACTCAGAGCC
2_mirna_full_single_low_conf_mirgenedb_24	hsa-miR-1908-5p	GACCAATCGCCGTCCCCGCCG	AAAGAGCAGAAGCAGCAGCATCTCTGTACATTTTGGAGCCAAGGGTTCAGAGACTCAGGGCCCCAGCACTTAGACCAATCGCCGTCCCCGCCGCTGGTAATCAGTACTGTGTACAGAATTCTGCTACCTCACTACAAGCAGAAGGAAACATTGAACTCAGAGCC
2_mirna_full_single_low_conf_mirgenedb_25	hsa-miR-190b-5p	AACCCAATATCAAACATATCA	AAAGAGCAGAAGCAGCAGCATCTCTGTACATTTTGGAGCCAAGGGTTCAGAGACTCAGGGCCCCAGCACTTAAACCCAATATCAAACATATCACTGGTAATCAGTACTGTGTACAGAATTCTGCTACCTCACTACAAGCAGAAGGAAACATTGAACTCAGAGCC
2_mirna_full_single_low_conf_mirgenedb_26	hsa-miR-1911-3p	AGGAGACCACAATGCCTGGTG	AAAGAGCAGAAGCAGCAGCATCTCTGTACATTTTGGAGCCAAGGGTTCAGAGACTCAGGGCCCCAGCACTAGGAGACCACAATGCCTGGTGCCCTGGTAATCAGTACTGTGTACAGAATTCTGCTACCTCACTACAAGCAGAAGGAAACATTGAACTCAGAGCC
2_mirna_full_single_low_conf_mirgenedb_27	hsa-miR-1911-5p	CAACAGACATGGCGGTACTCA	AAAGAGCAGAAGCAGCAGCATCTCTGTACATTTTGGAGCCAAGGGTTCAGAGACTCAGGGCCCCAGCACTCAACAGACATGGCGGTACTCACCCTGGTAATCAGTACTGTGTACAGAATTCTGCTACCTCACTACAAGCAGAAGGAAACATTGAACTCAGAGCC
2_mirna_full_single_low_conf_mirgenedb_28	hsa-miR-1913	GGCAGCAGCGGAGGGGGCAGA	AAAGAGCAGAAGCAGCAGCATCTCTGTACATTTTGGAGCCAAGGGTTCAGAGACTCAGGGCCCCAGCACTTAGGCAGCAGCGGAGGGGGCAGACTGGTAATCAGTACTGTGTACAGAATTCTGCTACCTCACTACAAGCAGAAGGAAACATTGAACTCAGAGCC
2_mirna_full_single_low_conf_mirgenedb_29	hsa-miR-206	CACACACTTCCTTACATTCCA	AAAGAGCAGAAGCAGCAGCATCTCTGTACATTTTGGAGCCAAGGGTTCAGAGACTCAGGGCCCCAGCACTTACACACACTTCCTTACATTCCACTGGTAATCAGTACTGTGTACAGAATTCTGCTACCTCACTACAAGCAGAAGGAAACATTGAACTCAGAGCC
2_mirna_full_single_low_conf_mirgenedb_30	hsa-miR-215-3p	TTGGCCTAAAGAAATGACAGA	AAAGAGCAGAAGCAGCAGCATCTCTGTACATTTTGGAGCCAAGGGTTCAGAGACTCAGGGCCCCAGCACTTTTGGCCTAAAGAAATGACAGACCTGGTAATCAGTACTGTGTACAGAATTCTGCTACCTCACTACAAGCAGAAGGAAACATTGAACTCAGAGCC
2_mirna_full_single_low_conf_mirgenedb_31	hsa-miR-215-5p	GTCTGTCAATTCATAGGTCAT	AAAGAGCAGAAGCAGCAGCATCTCTGTACATTTTGGAGCCAAGGGTTCAGAGACTCAGGGCCCCAGCACTTAGTCTGTCAATTCATAGGTCATCTGGTAATCAGTACTGTGTACAGAATTCTGCTACCTCACTACAAGCAGAAGGAAACATTGAACTCAGAGCC
2_mirna_full_single_low_conf_mirgenedb_32	hsa-miR-216b-3p	AATCTCTACGGGTAAGTGTGT	AAAGAGCAGAAGCAGCAGCATCTCTGTACATTTTGGAGCCAAGGGTTCAGAGACTCAGGGCCCCAGCACTTAAATCTCTACGGGTAAGTGTGTCTGGTAATCAGTACTGTGTACAGAATTCTGCTACCTCACTACAAGCAGAAGGAAACATTGAACTCAGAGCC
2_mirna_full_single_low_conf_mirgenedb_33	hsa-miR-216b-5p	CACATTTGCCTGCAGAGATTT	AAAGAGCAGAAGCAGCAGCATCTCTGTACATTTTGGAGCCAAGGGTTCAGAGACTCAGGGCCCCAGCACTTACACATTTGCCTGCAGAGATTTCTGGTAATCAGTACTGTGTACAGAATTCTGCTACCTCACTACAAGCAGAAGGAAACATTGAACTCAGAGCC
2_mirna_full_single_low_conf_mirgenedb_34	hsa-miR-217-5p	CAATCAGTTCCTGATGCAGTA	AAAGAGCAGAAGCAGCAGCATCTCTGTACATTTTGGAGCCAAGGGTTCAGAGACTCAGGGCCCCAGCACTTCAATCAGTTCCTGATGCAGTACCTGGTAATCAGTACTGTGTACAGAATTCTGCTACCTCACTACAAGCAGAAGGAAACATTGAACTCAGAGCC
2_mirna_full_single_low_conf_mirgenedb_35	hsa-miR-2355-3p	TCTCCAAACAGCAAGGACAAT	AAAGAGCAGAAGCAGCAGCATCTCTGTACATTTTGGAGCCAAGGGTTCAGAGACTCAGGGCCCCAGCACTTATCTCCAAACAGCAAGGACAATCTGGTAATCAGTACTGTGTACAGAATTCTGCTACCTCACTACAAGCAGAAGGAAACATTGAACTCAGAGCC
2_mirna_full_single_low_conf_mirgenedb_36	hsa-miR-2355-5p	TTGTCCATTGTATCTGGGGAT	AAAGAGCAGAAGCAGCAGCATCTCTGTACATTTTGGAGCCAAGGGTTCAGAGACTCAGGGCCCCAGCACTTATTGTCCATTGTATCTGGGGATCTGGTAATCAGTACTGTGTACAGAATTCTGCTACCTCACTACAAGCAGAAGGAAACATTGAACTCAGAGCC
2_mirna_full_single_low_conf_mirgenedb_37	hsa-miR-23b-3p	GGTAATCCCTGGCAATGTGAT	AAAGAGCAGAAGCAGCAGCATCTCTGTACATTTTGGAGCCAAGGGTTCAGAGACTCAGGGCCCCAGCACTGGTAATCCCTGGCAATGTGATCCCTGGTAATCAGTACTGTGTACAGAATTCTGCTACCTCACTACAAGCAGAAGGAAACATTGAACTCAGAGCC
2_mirna_full_single_low_conf_mirgenedb_38	hsa-miR-23b-5p	AATCAGCATGCCAGGAACCCA	AAAGAGCAGAAGCAGCAGCATCTCTGTACATTTTGGAGCCAAGGGTTCAGAGACTCAGGGCCCCAGCACTTAATCAGCATGCCAGGAACCCACCTGGTAATCAGTACTGTGTACAGAATTCTGCTACCTCACTACAAGCAGAAGGAAACATTGAACTCAGAGCC
2_mirna_full_single_low_conf_mirgenedb_39	hsa-miR-302b-3p	ACTAAAACATGGAAGCACTTA	AAAGAGCAGAAGCAGCAGCATCTCTGTACATTTTGGAGCCAAGGGTTCAGAGACTCAGGGCCCCAGCACTACTAAAACATGGAAGCACTTACCCTGGTAATCAGTACTGTGTACAGAATTCTGCTACCTCACTACAAGCAGAAGGAAACATTGAACTCAGAGCC
2_mirna_full_single_low_conf_mirgenedb_40	hsa-miR-302b-5p	AAAGCACTTCCATGTTAAAGT	AAAGAGCAGAAGCAGCAGCATCTCTGTACATTTTGGAGCCAAGGGTTCAGAGACTCAGGGCCCCAGCCCTAAAGCACTTCCATGTTAAAGTCCCTGGTAATCAGTACTGTGTACAGAATTCTGCTACCTCACTACAAGCAGAAGGAAACATTGAACTCAGAGCC
2_mirna_full_single_low_conf_mirgenedb_41	hsa-miR-302c-3p	ACTGAAACATGGAAGCACTTA	AAAGAGCAGAAGCAGCAGCATCTCTGTACATTTTGGAGCCAAGGGTTCAGAGACTCAGGGCCCCAGCACTACTGAAACATGGAAGCACTTACCCTGGTAATCAGTACTGTGTACAGAATTCTGCTACCTCACTACAAGCAGAAGGAAACATTGAACTCAGAGCC
2_mirna_full_single_low_conf_mirgenedb_42	hsa-miR-302c-5p	AGCAGGTACCCCCATGTTAAA	AAAGAGCAGAAGCAGCAGCATCTCTGTACATTTTGGAGCCAAGGGTTCAGAGACTCAGGGCCCCAGCACTTAGCAGGTACCCCCATGTTAAACCTGGTAATCAGTACTGTGTACAGAATTCTGCTACCTCACTACAAGCAGAAGGAAACATTGAACTCAGAGCC
2_mirna_full_single_low_conf_mirgenedb_43	hsa-miR-302d-3p	ACTCAAACATGGAAGCACTTA	AAAGAGCAGAAGCAGCAGCATCTCTGTACATTTTGGAGCCAAGGGTTCAGAGACTCAGGGCCCCAGCACTACTCAAACATGGAAGCACTTACCCTGGTAATCAGTACTGTGTACAGAATTCTGCTACCTCACTACAAGCAGAAGGAAACATTGAACTCAGAGCC
2_mirna_full_single_low_conf_mirgenedb_44	hsa-miR-302d-5p	CAAGTGCCTCCATGTTAAAGT	AAAGAGCAGAAGCAGCAGCATCTCTGTACATTTTGGAGCCAAGGGTTCAGAGACTCAGGGCCCCAGCACTCAAGTGCCTCCATGTTAAAGTCCCTGGTAATCAGTACTGTGTACAGAATTCTGCTACCTCACTACAAGCAGAAGGAAACATTGAACTCAGAGCC
2_mirna_full_single_low_conf_mirgenedb_45	hsa-miR-3136-3p	CTAACTGAATAGGTTGGGCCA	AAAGAGCAGAAGCAGCAGCATCTCTGTACATTTTGGAGCCAAGGGTTCAGAGACTCAGGGCCCCAGCACTTACTAACTGAATAGGTTGGGCCACTGGTAATCAGTACTGTGTACAGAATTCTGCTACCTCACTACAAGCAGAAGGAAACATTGAACTCAGAGCC
2_mirna_full_single_low_conf_mirgenedb_46	hsa-miR-3136-5p	TGACCCTACCTATTCAGTCAG	AAAGAGCAGAAGCAGCAGCATCTCTGTACATTTTGGAGCCAAGGGTTCAGAGACTCAGGGCCCCAGCACTTCTGACCCTACCTATTCAGTCAGCTGGTAATCAGTACTGTGTACAGAATTCTGCTACCTCACTACAAGCAGAAGGAAACATTGAACTCAGAGCC
2_mirna_full_single_low_conf_mirgenedb_47	hsa-miR-3138	CCCTCTACCTCACTGTCCACA	AAAGAGCAGAAGCAGCAGCATCTCTGTACATTTTGGAGCCAAGGGTTCAGAGACTCAGGGCCCCAGCACTTACCCTCTACCTCACTGTCCACACTGGTAATCAGTACTGTGTACAGAATTCTGCTACCTCACTACAAGCAGAAGGAAACATTGAACTCAGAGCC
2_mirna_full_single_low_conf_mirgenedb_48	hsa-miR-3146	CATTCTTTCTATCCTAGCATG	AAAGAGCAGAAGCAGCAGCATCTCTGTACATTTTGGAGCCAAGGGTTCAGAGACTCAGGGCCCCAGCACTTACATTCTTTCTATCCTAGCATGCTGGTAATCAGTACTGTGTACAGAATTCTGCTACCTCACTACAAGCAGAAGGAAACATTGAACTCAGAGCC
2_mirna_full_single_low_conf_mirgenedb_49	hsa-miR-3174	CTCTGCATCTCTAACTCACTA	AAAGAGCAGAAGCAGCAGCATCTCTGTACATTTTGGAGCCAAGGGTTCAGAGACTCAGGGCCCCAGCACTTACTCTGCATCTCTAACTCACTACTGGTAATCAGTACTGTGTACAGAATTCTGCTACCTCACTACAAGCAGAAGGAAACATTGAACTCAGAGCC
2_mirna_full_single_low_conf_mirgenedb_50	hsa-miR-320b	TGCCCTCTCAACCCAGCTTTT	AAAGAGCAGAAGCAGCAGCATCTCTGTACATTTTGGAGCCAAGGGTTCAGAGACTCAGGGCCCCAGCACTTCTGCCCTCTCAACCCAGCTTTTCTGGTAATCAGTACTGTGTACAGAATTCTGCTACCTCACTACAAGCAGAAGGAAACATTGAACTCAGAGCC
2_mirna_full_single_low_conf_mirgenedb_51	hsa-miR-320c	AACCCTCTCAACCCAGCTTTT	AAAGAGCAGAAGCAGCAGCATCTCTGTACATTTTGGAGCCAAGGGTTCAGAGACTCAGGGCCCCAGCACTTAAACCCTCTCAACCCAGCTTTTCTGGTAATCAGTACTGTGTACAGAATTCTGCTACCTCACTACAAGCAGAAGGAAACATTGAACTCAGAGCC
2_mirna_full_single_low_conf_mirgenedb_52	hsa-miR-325	ACTTACTGGACACCTACTAGG	AAAGAGCAGAAGCAGCAGCATCTCTGTACATTTTGGAGCCAAGGGTTCAGAGACTCAGGGCCCCAGCACTTAACTTACTGGACACCTACTAGGCTGGTAATCAGTACTGTGTACAGAATTCTGCTACCTCACTACAAGCAGAAGGAAACATTGAACTCAGAGCC
2_mirna_full_single_low_conf_mirgenedb_53	hsa-miR-326	ACTGGAGGAAGGGCCCAGAGG	AAAGAGCAGAAGCAGCAGCATCTCTGTACATTTTGGAGCCAAGGGTTCAGAGACTCAGGGCCCCAGCACTTAACTGGAGGAAGGGCCCAGAGGCTGGTAATCAGTACTGTGTACAGAATTCTGCTACCTCACTACAAGCAGAAGGAAACATTGAACTCAGAGCC
2_mirna_full_single_low_conf_mirgenedb_54	hsa-miR-328-3p	CGGAAGGGCAGAGAGGGCCAG	AAAGAGCAGAAGCAGCAGCATCTCTGTACATTTTGGAGCCAAGGGTTCAGAGACTCAGGGCCCCAGCACTTACGGAAGGGCAGAGAGGGCCAGCTGGTAATCAGTACTGTGTACAGAATTCTGCTACCTCACTACAAGCAGAAGGAAACATTGAACTCAGAGCC
2_mirna_full_single_low_conf_mirgenedb_55	hsa-miR-328-5p	CTGAGCCCCTCCTGCCCCCCC	AAAGAGCAGAAGCAGCAGCATCTCTGTACATTTTGGAGCCAAGGGTTCAGAGACTCAGGGCCCCAGCACTTACTGAGCCCCTCCTGCCCCCCCCTGGTAATCAGTACTGTGTACAGAATTCTGCTACCTCACTACAAGCAGAAGGAAACATTGAACTCAGAGCC
2_mirna_full_single_low_conf_mirgenedb_56	hsa-miR-331-3p	TTCTAGGATAGGCCCAGGGGC	AAAGAGCAGAAGCAGCAGCATCTCTGTACATTTTGGAGCCAAGGGTTCAGAGACTCAGGGCCCCAGCACTTATTCTAGGATAGGCCCAGGGGCCTGGTAATCAGTACTGTGTACAGAATTCTGCTACCTCACTACAAGCAGAAGGAAACATTGAACTCAGAGCC
2_mirna_full_single_low_conf_mirgenedb_57	hsa-miR-331-5p	GATCCCTGGGACCATACCTAG	AAAGAGCAGAAGCAGCAGCATCTCTGTACATTTTGGAGCCAAGGGTTCAGAGACTCAGGGCCCCAGCACTTAGATCCCTGGGACCATACCTAGCTGGTAATCAGTACTGTGTACAGAATTCTGCTACCTCACTACAAGCAGAAGGAAACATTGAACTCAGAGCC
2_mirna_full_single_low_conf_mirgenedb_58	hsa-miR-346	AGGCAGGCATGCGGGCAGACA	AAAGAGCAGAAGCAGCAGCATCTCTGTACATTTTGGAGCCAAGGGTTCAGAGACTCAGGGCCCCAGCACTAGGCAGGCATGCGGGCAGACACCCTGGTAATCAGTACTGTGTACAGAATTCTGCTACCTCACTACAAGCAGAAGGAAACATTGAACTCAGAGCC
2_mirna_full_single_low_conf_mirgenedb_59	hsa-miR-3611	TAAGAATTTCTTTCTTCACAA	AAAGAGCAGAAGCAGCAGCATCTCTGTACATTTTGGAGCCAAGGGTTCAGAGACTCAGGGCCCCAGCACTTATAAGAATTTCTTTCTTCACAACTGGTAATCAGTACTGTGTACAGAATTCTGCTACCTCACTACAAGCAGAAGGAAACATTGAACTCAGAGCC
2_mirna_full_single_low_conf_mirgenedb_60	hsa-miR-367-3p	CACCATTGCTAAAGTGCAATT	AAAGAGCAGAAGCAGCAGCATCTCTGTACATTTTGGAGCCAAGGGTTCAGAGACTCAGGGCCCCAGCACTTACACCATTGCTAAAGTGCAATTCTGGTAATCAGTACTGTGTACAGAATTCTGCTACCTCACTACAAGCAGAAGGAAACATTGAACTCAGAGCC
2_mirna_full_single_low_conf_mirgenedb_61	hsa-miR-367-5p	GAGTTGCATATTAGCAACAGT	AAAGAGCAGAAGCAGCAGCATCTCTGTACATTTTGGAGCCAAGGGTTCAGAGACTCAGGGCCCCAGCACTTAGAGTTGCATATTAGCAACAGTCTGGTAATCAGTACTGTGTACAGAATTCTGCTACCTCACTACAAGCAGAAGGAAACATTGAACTCAGAGCC
2_mirna_full_single_low_conf_mirgenedb_62	hsa-miR-3690	TTGTCTACGCTGGGTCCAGGT	AAAGAGCAGAAGCAGCAGCATCTCTGTACATTTTGGAGCCAAGGGTTCAGAGACTCAGGGCCCCAGCACTTATTGTCTACGCTGGGTCCAGGTCTGGTAATCAGTACTGTGTACAGAATTCTGCTACCTCACTACAAGCAGAAGGAAACATTGAACTCAGAGCC
2_mirna_full_single_low_conf_mirgenedb_63	hsa-miR-371a-3p	ACTCAAAAGATGGCGGCACTT	AAAGAGCAGAAGCAGCAGCATCTCTGTACATTTTGGAGCCAAGGGTTCAGAGACTCAGGGCCCCAGCACTTAACTCAAAAGATGGCGGCACTTCTGGTAATCAGTACTGTGTACAGAATTCTGCTACCTCACTACAAGCAGAAGGAAACATTGAACTCAGAGCC
2_mirna_full_single_low_conf_mirgenedb_64	hsa-miR-371a-5p	AAGTGCCCCCACAGTTTGAGT	AAAGAGCAGAAGCAGCAGCATCTCTGTACATTTTGGAGCCAAGGGTTCAGAGACTCAGGGCCCCAGCACTTAAAGTGCCCCCACAGTTTGAGTCTGGTAATCAGTACTGTGTACAGAATTCTGCTACCTCACTACAAGCAGAAGGAAACATTGAACTCAGAGCC
2_mirna_full_single_low_conf_mirgenedb_65	hsa-miR-372-3p	GCTCAAATGTCGCAGCACTTT	AAAGAGCAGAAGCAGCAGCATCTCTGTACATTTTGGAGCCAAGGGTTCAGAGACTCAGGGCCCCAGCACTTAGCTCAAATGTCGCAGCACTTTCTGGTAATCAGTACTGTGTACAGAATTCTGCTACCTCACTACAAGCAGAAGGAAACATTGAACTCAGAGCC
2_mirna_full_single_low_conf_mirgenedb_66	hsa-miR-372-5p	AATAGTGCTCCACATTTGAGG	AAAGAGCAGAAGCAGCAGCATCTCTGTACATTTTGGAGCCAAGGGTTCAGAGACTCAGGGCCCCAGCACTTAAATAGTGCTCCACATTTGAGGCTGGTAATCAGTACTGTGTACAGAATTCTGCTACCTCACTACAAGCAGAAGGAAACATTGAACTCAGAGCC
2_mirna_full_single_low_conf_mirgenedb_67	hsa-miR-373-3p	ACCCCAAAATCGAAGCACTTC	AAAGAGCAGAAGCAGCAGCATCTCTGTACATTTTGGAGCCAAGGGTTCAGAGACTCAGGGCCCCAGCACTTAACCCCAAAATCGAAGCACTTCCTGGTAATCAGTACTGTGTACAGAATTCTGCTACCTCACTACAAGCAGAAGGAAACATTGAACTCAGAGCC
2_mirna_full_single_low_conf_mirgenedb_68	hsa-miR-373-5p	GAAAGCGCCCCCATTTTGAGT	AAAGAGCAGAAGCAGCAGCATCTCTGTACATTTTGGAGCCAAGGGTTCAGAGACTCAGGGCCCCAGCACTTAGAAAGCGCCCCCATTTTGAGTCTGGTAATCAGTACTGTGTACAGAATTCTGCTACCTCACTACAAGCAGAAGGAAACATTGAACTCAGAGCC
2_mirna_full_single_low_conf_mirgenedb_69	hsa-miR-383-3p	AATCTGACCAGGCAGTGCTGT	AAAGAGCAGAAGCAGCAGCATCTCTGTACATTTTGGAGCCAAGGGTTCAGAGACTCAGGGCCCCAGCACTTAAATCTGACCAGGCAGTGCTGTCTGGTAATCAGTACTGTGTACAGAATTCTGCTACCTCACTACAAGCAGAAGGAAACATTGAACTCAGAGCC
2_mirna_full_single_low_conf_mirgenedb_70	hsa-miR-383-5p	GCCACAATCACCTTCTGATCT	AAAGAGCAGAAGCAGCAGCATCTCTGTACATTTTGGAGCCAAGGGTTCAGAGACTCAGGGCCCCAGCACTTAGCCACAATCACCTTCTGATCTCTGGTAATCAGTACTGTGTACAGAATTCTGCTACCTCACTACAAGCAGAAGGAAACATTGAACTCAGAGCC
2_mirna_full_single_low_conf_mirgenedb_71	hsa-miR-3909	GACTGCAGGCCCTAGAGGACA	AAAGAGCAGAAGCAGCAGCATCTCTGTACATTTTGGAGCCAAGGGTTCAGAGACTCAGGGCCCCAGCACTTAGACTGCAGGCCCTAGAGGACACTGGTAATCAGTACTGTGTACAGAATTCTGCTACCTCACTACAAGCAGAAGGAAACATTGAACTCAGAGCC
2_mirna_full_single_low_conf_mirgenedb_72	hsa-miR-3924	GTAGCAGTCACATATACATAT	AAAGAGCAGAAGCAGCAGCATCTCTGTACATTTTGGAGCCAAGGGTTCAGAGACTCAGGGCCCCAGCACTTAGTAGCAGTCACATATACATATCTGGTAATCAGTACTGTGTACAGAATTCTGCTACCTCACTACAAGCAGAAGGAAACATTGAACTCAGAGCC
2_mirna_full_single_low_conf_mirgenedb_73	hsa-miR-3934-3p	CCCAGCTGTGCAACCTGAGCA	AAAGAGCAGAAGCAGCAGCATCTCTGTACATTTTGGAGCCAAGGGTTCAGAGACTCAGGGCCCCAGCACTTACCCAGCTGTGCAACCTGAGCACTGGTAATCAGTACTGTGTACAGAATTCTGCTACCTCACTACAAGCAGAAGGAAACATTGAACTCAGAGCC
2_mirna_full_single_low_conf_mirgenedb_74	hsa-miR-3934-5p	TGCCTCAGTTTCCACACCTGA	AAAGAGCAGAAGCAGCAGCATCTCTGTACATTTTGGAGCCAAGGGTTCAGAGACTCAGGGCCCCAGCACTTCTGCCTCAGTTTCCACACCTGACTGGTAATCAGTACTGTGTACAGAATTCTGCTACCTCACTACAAGCAGAAGGAAACATTGAACTCAGAGCC
2_mirna_full_single_low_conf_mirgenedb_75	hsa-miR-412-3p	GGCTAGTGGACCAGGTGAAGT	AAAGAGCAGAAGCAGCAGCATCTCTGTACATTTTGGAGCCAAGGGTTCAGAGACTCAGGGCCCCAGCACTTAGGCTAGTGGACCAGGTGAAGTCTGGTAATCAGTACTGTGTACAGAATTCTGCTACCTCACTACAAGCAGAAGGAAACATTGAACTCAGAGCC
2_mirna_full_single_low_conf_mirgenedb_76	hsa-miR-412-5p	TACTTTCCAACTGGTCGACCA	AAAGAGCAGAAGCAGCAGCATCTCTGTACATTTTGGAGCCAAGGGTTCAGAGACTCAGGGCCCCAGCACTTATACTTTCCAACTGGTCGACCACTGGTAATCAGTACTGTGTACAGAATTCTGCTACCTCACTACAAGCAGAAGGAAACATTGAACTCAGAGCC
2_mirna_full_single_low_conf_mirgenedb_77	hsa-miR-431-3p	GAAGCCCTGCAAGACGACCTG	AAAGAGCAGAAGCAGCAGCATCTCTGTACATTTTGGAGCCAAGGGTTCAGAGACTCAGGGCCCCAGCACTTAGAAGCCCTGCAAGACGACCTGCTGGTAATCAGTACTGTGTACAGAATTCTGCTACCTCACTACAAGCAGAAGGAAACATTGAACTCAGAGCC
2_mirna_full_single_low_conf_mirgenedb_78	hsa-miR-431-5p	TGCATGACGGCCTGCAAGACA	AAAGAGCAGAAGCAGCAGCATCTCTGTACATTTTGGAGCCAAGGGTTCAGAGACTCAGGGCCCCAGCACTTCTGCATGACGGCCTGCAAGACACTGGTAATCAGTACTGTGTACAGAATTCTGCTACCTCACTACAAGCAGAAGGAAACATTGAACTCAGAGCC
2_mirna_full_single_low_conf_mirgenedb_79	hsa-miR-432-3p	AGACATGGAGGAGCCATCCAG	AAAGAGCAGAAGCAGCAGCATCTCTGTACATTTTGGAGCCAAGGGTTCAGAGACTCAGGGCCCCAGCACTTAGACATGGAGGAGCCATCCAGCCTGGTAATCAGTACTGTGTACAGAATTCTGCTACCTCACTACAAGCAGAAGGAAACATTGAACTCAGAGCC
2_mirna_full_single_low_conf_mirgenedb_80	hsa-miR-432-5p	ACCCAATGACCTACTCCAAGA	AAAGAGCAGAAGCAGCAGCATCTCTGTACATTTTGGAGCCAAGGGTTCAGAGACTCAGGGCCCCAGCACTACCCAATGACCTACTCCAAGACCCTGGTAATCAGTACTGTGTACAGAATTCTGCTACCTCACTACAAGCAGAAGGAAACATTGAACTCAGAGCC
2_mirna_full_single_low_conf_mirgenedb_81	hsa-miR-4424	AGTCCATTTTGAGTTAACTCT	AAAGAGCAGAAGCAGCAGCATCTCTGTACATTTTGGAGCCAAGGGTTCAGAGACTCAGGGCCCCAGCACTTAAGTCCATTTTGAGTTAACTCTCTGGTAATCAGTACTGTGTACAGAATTCTGCTACCTCACTACAAGCAGAAGGAAACATTGAACTCAGAGCC
2_mirna_full_single_low_conf_mirgenedb_82	hsa-miR-448	TGGGACATCCTACATATGCAA	AAAGAGCAGAAGCAGCAGCATCTCTGTACATTTTGGAGCCAAGGGTTCAGAGACTCAGGGCCCCAGCACTTCTGGGACATCCTACATATGCAACTGGTAATCAGTACTGTGTACAGAATTCTGCTACCTCACTACAAGCAGAAGGAAACATTGAACTCAGAGCC
2_mirna_full_single_low_conf_mirgenedb_83	hsa-miR-449a	CCAGCTAACAATACACTGCCA	AAAGAGCAGAAGCAGCAGCATCTCTGTACATTTTGGAGCCAAGGGTTCAGAGACTCAGGGCCCCAGCACTTACCAGCTAACAATACACTGCCACTGGTAATCAGTACTGTGTACAGAATTCTGCTACCTCACTACAAGCAGAAGGAAACATTGAACTCAGAGCC
2_mirna_full_single_low_conf_mirgenedb_84	hsa-miR-451a	ACTCAGTAATGGTAACGGTTT	AAAGAGCAGAAGCAGCAGCATCTCTGTACATTTTGGAGCCAAGGGTTCAGAGACTCAGGGCCCCAGCACTACTCAGTAATGGTAACGGTTTCCCTGGTAATCAGTACTGTGTACAGAATTCTGCTACCTCACTACAAGCAGAAGGAAACATTGAACTCAGAGCC
2_mirna_full_single_low_conf_mirgenedb_85	hsa-miR-455-3p	GTGTATATGCCCATGGACTGC	AAAGAGCAGAAGCAGCAGCATCTCTGTACATTTTGGAGCCAAGGGTTCAGAGACTCAGGGCCCCAGCACTTAGTGTATATGCCCATGGACTGCCTGGTAATCAGTACTGTGTACAGAATTCTGCTACCTCACTACAAGCAGAAGGAAACATTGAACTCAGAGCC
2_mirna_full_single_low_conf_mirgenedb_86	hsa-miR-455-5p	GATGTAGTCCAAAGGCACATA	AAAGAGCAGAAGCAGCAGCATCTCTGTACATTTTGGAGCCAAGGGTTCAGAGACTCAGGGCCCCAGCACTTGATGTAGTCCAAAGGCACATACCTGGTAATCAGTACTGTGTACAGAATTCTGCTACCTCACTACAAGCAGAAGGAAACATTGAACTCAGAGCC
2_mirna_full_single_low_conf_mirgenedb_87	hsa-miR-4637	CACTTGAATCTGCAGTTAGTA	AAAGAGCAGAAGCAGCAGCATCTCTGTACATTTTGGAGCCAAGGGTTCAGAGACTCAGGGCCCCAGCACTTACACTTGAATCTGCAGTTAGTACTGGTAATCAGTACTGTGTACAGAATTCTGCTACCTCACTACAAGCAGAAGGAAACATTGAACTCAGAGCC
2_mirna_full_single_low_conf_mirgenedb_88	hsa-miR-4662b	TTTAGCCAATTGTCCATCTTT	AAAGAGCAGAAGCAGCAGCATCTCTGTACATTTTGGAGCCAAGGGTTCAGAGACTCAGGGCCCCAGCACTTATTTAGCCAATTGTCCATCTTTCTGGTAATCAGTACTGTGTACAGAATTCTGCTACCTCACTACAAGCAGAAGGAAACATTGAACTCAGAGCC
2_mirna_full_single_low_conf_mirgenedb_89	hsa-miR-4664-3p	ACGGGGCTCACAGACCGGAAG	AAAGAGCAGAAGCAGCAGCATCTCTGTACATTTTGGAGCCAAGGGTTCAGAGACTCAGGGCCCCAGCACTTAACGGGGCTCACAGACCGGAAGCTGGTAATCAGTACTGTGTACAGAATTCTGCTACCTCACTACAAGCAGAAGGAAACATTGAACTCAGAGCC
2_mirna_full_single_low_conf_mirgenedb_90	hsa-miR-4664-5p	ACTTGCGGAGTGGGCACCCCA	AAAGAGCAGAAGCAGCAGCATCTCTGTACATTTTGGAGCCAAGGGTTCAGAGACTCAGGGCCCCAGCACTTAACTTGCGGAGTGGGCACCCCACTGGTAATCAGTACTGTGTACAGAATTCTGCTACCTCACTACAAGCAGAAGGAAACATTGAACTCAGAGCC
2_mirna_full_single_low_conf_mirgenedb_91	hsa-miR-4731-3p	GTGTTGGGGGCCACTTGTGTG	AAAGAGCAGAAGCAGCAGCATCTCTGTACATTTTGGAGCCAAGGGTTCAGAGACTCAGGGCCCCAGCACTTAGTGTTGGGGGCCACTTGTGTGCTGGTAATCAGTACTGTGTACAGAATTCTGCTACCTCACTACAAGCAGAAGGAAACATTGAACTCAGAGCC
2_mirna_full_single_low_conf_mirgenedb_92	hsa-miR-4731-5p	ACACTCATGTGGCCCCCAGCA	AAAGAGCAGAAGCAGCAGCATCTCTGTACATTTTGGAGCCAAGGGTTCAGAGACTCAGGGCCCCAGCACTTAACACTCATGTGGCCCCCAGCACTGGTAATCAGTACTGTGTACAGAATTCTGCTACCTCACTACAAGCAGAAGGAAACATTGAACTCAGAGCC
2_mirna_full_single_low_conf_mirgenedb_93	hsa-miR-4766-3p	TTCCAAAAGAGCAATTGCTAT	AAAGAGCAGAAGCAGCAGCATCTCTGTACATTTTGGAGCCAAGGGTTCAGAGACTCAGGGCCCCAGCACTTATTCCAAAAGAGCAATTGCTATCTGGTAATCAGTACTGTGTACAGAATTCTGCTACCTCACTACAAGCAGAAGGAAACATTGAACTCAGAGCC
2_mirna_full_single_low_conf_mirgenedb_94	hsa-miR-4766-5p	AACACCAACTGCTCTTTCAGA	AAAGAGCAGAAGCAGCAGCATCTCTGTACATTTTGGAGCCAAGGGTTCAGAGACTCAGGGCCCCAGCACTTAAACACCAACTGCTCTTTCAGACTGGTAATCAGTACTGTGTACAGAATTCTGCTACCTCACTACAAGCAGAAGGAAACATTGAACTCAGAGCC
2_mirna_full_single_low_conf_mirgenedb_95	hsa-miR-487b-3p	AGTGGATGACCCTGTACGATT	AAAGAGCAGAAGCAGCAGCATCTCTGTACATTTTGGAGCCAAGGGTTCAGAGACTCAGGGCCCCAGCACTAGTGGATGACCCTGTACGATTCCCTGGTAATCAGTACTGTGTACAGAATTCTGCTACCTCACTACAAGCAGAAGGAAACATTGAACTCAGAGCC
2_mirna_full_single_low_conf_mirgenedb_96	hsa-miR-487b-5p	GAACAGGACAGGGATAACCAC	AAAGAGCAGAAGCAGCAGCATCTCTGTACATTTTGGAGCCAAGGGTTCAGAGACTCAGGGCCCCAGCACTTAGAACAGGACAGGGATAACCACCTGGTAATCAGTACTGTGTACAGAATTCTGCTACCTCACTACAAGCAGAAGGAAACATTGAACTCAGAGCC
2_mirna_full_single_low_conf_mirgenedb_97	hsa-miR-489-3p	CTGCCGTATATGTGATGTCAC	AAAGAGCAGAAGCAGCAGCATCTCTGTACATTTTGGAGCCAAGGGTTCAGAGACTCAGGGCCCCAGCACTTACTGCCGTATATGTGATGTCACCTGGTAATCAGTACTGTGTACAGAATTCTGCTACCTCACTACAAGCAGAAGGAAACATTGAACTCAGAGCC
2_mirna_full_single_low_conf_mirgenedb_98	hsa-miR-489-5p	AATGGCGTCACACATACGACC	AAAGAGCAGAAGCAGCAGCATCTCTGTACATTTTGGAGCCAAGGGTTCAGAGACTCAGGGCCCCAGCACTTAATGGCGTCACACATACGACCCCTGGTAATCAGTACTGTGTACAGAATTCTGCTACCTCACTACAAGCAGAAGGAAACATTGAACTCAGAGCC
2_mirna_full_single_low_conf_mirgenedb_99	hsa-miR-496	AGATTGGCCATGTAATACTCA	AAAGAGCAGAAGCAGCAGCATCTCTGTACATTTTGGAGCCAAGGGTTCAGAGACTCAGGGCCCCAGCACTTAAGATTGGCCATGTAATACTCACTGGTAATCAGTACTGTGTACAGAATTCTGCTACCTCACTACAAGCAGAAGGAAACATTGAACTCAGAGCC
2_mirna_full_single_low_conf_mirgenedb_100	hsa-miR-497-3p	CTAACACCACAGTGTGGTTTG	AAAGAGCAGAAGCAGCAGCATCTCTGTACATTTTGGAGCCAAGGGTTCAGAGACTCAGGGCCCCAGCACTTACTAACACCACAGTGTGGTTTGCTGGTAATCAGTACTGTGTACAGAATTCTGCTACCTCACTACAAGCAGAAGGAAACATTGAACTCAGAGCC
2_mirna_full_single_low_conf_mirgenedb_101	hsa-miR-497-5p	ACAAACCACAGTGTGCTGCTG	AAAGAGCAGAAGCAGCAGCATCTCTGTACATTTTGGAGCCAAGGGTTCAGAGACTCAGGGCCCCAGCACTTAACAAACCACAGTGTGCTGCTGCTGGTAATCAGTACTGTGTACAGAATTCTGCTACCTCACTACAAGCAGAAGGAAACATTGAACTCAGAGCC
2_mirna_full_single_low_conf_mirgenedb_102	hsa-miR-498-5p	AAAACGCCCCCTGGCTTGAAA	AAAGAGCAGAAGCAGCAGCATCTCTGTACATTTTGGAGCCAAGGGTTCAGAGACTCAGGGCCCCAGCACTTAAAAACGCCCCCTGGCTTGAAACTGGTAATCAGTACTGTGTACAGAATTCTGCTACCTCACTACAAGCAGAAGGAAACATTGAACTCAGAGCC
2_mirna_full_single_low_conf_mirgenedb_103	hsa-miR-500b-3p	ACAGAATCCTTGCCTGGGTGC	AAAGAGCAGAAGCAGCAGCATCTCTGTACATTTTGGAGCCAAGGGTTCAGAGACTCAGGGCCCCAGCACTTAACAGAATCCTTGCCTGGGTGCCTGGTAATCAGTACTGTGTACAGAATTCTGCTACCTCACTACAAGCAGAAGGAAACATTGAACTCAGAGCC
2_mirna_full_single_low_conf_mirgenedb_104	hsa-miR-500b-5p	AAAACCCAGGTAGCAAGGATT	AAAGAGCAGAAGCAGCAGCATCTCTGTACATTTTGGAGCCAAGGGTTCAGAGACTCAGGGCCCCAGCACTTAAAAACCCAGGTAGCAAGGATTCTGGTAATCAGTACTGTGTACAGAATTCTGCTACCTCACTACAAGCAGAAGGAAACATTGAACTCAGAGCC
2_mirna_full_single_low_conf_mirgenedb_105	hsa-miR-505-3p	GGAAACCAGCAAGTGTTGACG	AAAGAGCAGAAGCAGCAGCATCTCTGTACATTTTGGAGCCAAGGGTTCAGAGACTCAGGGCCCCAGCACTTAGGAAACCAGCAAGTGTTGACGCTGGTAATCAGTACTGTGTACAGAATTCTGCTACCTCACTACAAGCAGAAGGAAACATTGAACTCAGAGCC
2_mirna_full_single_low_conf_mirgenedb_106	hsa-miR-505-5p	CATCAATACTTCCTGGCTCCC	AAAGAGCAGAAGCAGCAGCATCTCTGTACATTTTGGAGCCAAGGGTTCAGAGACTCAGGGCCCCAGCACTTACATCAATACTTCCTGGCTCCCCTGGTAATCAGTACTGTGTACAGAATTCTGCTACCTCACTACAAGCAGAAGGAAACATTGAACTCAGAGCC
2_mirna_full_single_low_conf_mirgenedb_107	hsa-miR-507	TTCACTCCAAAAGGTGCAAAA	AAAGAGCAGAAGCAGCAGCATCTCTGTACATTTTGGAGCCAAGGGTTCAGAGACTCAGGGCCCCAGCACTTATTCACTCCAAAAGGTGCAAAACTGGTAATCAGTACTGTGTACAGAATTCTGCTACCTCACTACAAGCAGAAGGAAACATTGAACTCAGAGCC
2_mirna_full_single_low_conf_mirgenedb_108	hsa-miR-515-3p	ACGCTCCAAAAGAAGGCACTC	AAAGAGCAGAAGCAGCAGCATCTCTGTACATTTTGGAGCCAAGGGTTCAGAGACTCAGGGCCCCAGCACTTAACGCTCCAAAAGAAGGCACTCCTGGTAATCAGTACTGTGTACAGAATTCTGCTACCTCACTACAAGCAGAAGGAAACATTGAACTCAGAGCC
2_mirna_full_single_low_conf_mirgenedb_109	hsa-miR-515-5p	AAAGTGCTTTCTTTTGGAGAA	AAAGAGCAGAAGCAGCAGCATCTCTGTACATTTTGGAGCCAAGGGTTCAGAGACTCAGGGCCCCAGCACTTAAAAGTGCTTTCTTTTGGAGAACTGGTAATCAGTACTGTGTACAGAATTCTGCTACCTCACTACAAGCAGAAGGAAACATTGAACTCAGAGCC
2_mirna_full_single_low_conf_mirgenedb_110	hsa-miR-516a-3p	AAAACCCTCTGAAAGGAAGCA	AAAGAGCAGAAGCAGCAGCATCTCTGTACATTTTGGAGCCAAGGGTTCAGAGACTCAGGGCCCCAGCACTTAAAAACCCTCTGAAAGGAAGCACTGGTAATCAGTACTGTGTACAGAATTCTGCTACCTCACTACAAGCAGAAGGAAACATTGAACTCAGAGCC
2_mirna_full_single_low_conf_mirgenedb_111	hsa-miR-516a-5p	AAGTGCTTCTTTCCTCGAGAA	AAAGAGCAGAAGCAGCAGCATCTCTGTACATTTTGGAGCCAAGGGTTCAGAGACTCAGGGCCCCAGCACTTAAAGTGCTTCTTTCCTCGAGAACTGGTAATCAGTACTGTGTACAGAATTCTGCTACCTCACTACAAGCAGAAGGAAACATTGAACTCAGAGCC
2_mirna_full_single_low_conf_mirgenedb_112	hsa-miR-516b-5p	AAGTGCTTCTTACCTCCAGAT	AAAGAGCAGAAGCAGCAGCATCTCTGTACATTTTGGAGCCAAGGGTTCAGAGACTCAGGGCCCCAGCACTTAAAGTGCTTCTTACCTCCAGATCTGGTAATCAGTACTGTGTACAGAATTCTGCTACCTCACTACAAGCAGAAGGAAACATTGAACTCAGAGCC
2_mirna_full_single_low_conf_mirgenedb_113	hsa-miR-517-5p	GACAGTGCTTCCATCTAGAGG	AAAGAGCAGAAGCAGCAGCATCTCTGTACATTTTGGAGCCAAGGGTTCAGAGACTCAGGGCCCCAGCACTTAGACAGTGCTTCCATCTAGAGGCTGGTAATCAGTACTGTGTACAGAATTCTGCTACCTCACTACAAGCAGAAGGAAACATTGAACTCAGAGCC
2_mirna_full_single_low_conf_mirgenedb_114	hsa-miR-517a-3p	CACTCTAAAGGGATGCACGAT	AAAGAGCAGAAGCAGCAGCATCTCTGTACATTTTGGAGCCAAGGGTTCAGAGACTCAGGGCCCCAGCACTTACACTCTAAAGGGATGCACGATCTGGTAATCAGTACTGTGTACAGAATTCTGCTACCTCACTACAAGCAGAAGGAAACATTGAACTCAGAGCC
2_mirna_full_single_low_conf_mirgenedb_115	hsa-miR-517c-3p	CACTCTAAAAGGATGCACGAT	AAAGAGCAGAAGCAGCAGCATCTCTGTACATTTTGGAGCCAAGGGTTCAGAGACTCAGGGCCCCAGCACTTACACTCTAAAAGGATGCACGATCTGGTAATCAGTACTGTGTACAGAATTCTGCTACCTCACTACAAGCAGAAGGAAACATTGAACTCAGAGCC
2_mirna_full_single_low_conf_mirgenedb_116	hsa-miR-518b	CCTCTAAAGGGGAGCGCTTTG	AAAGAGCAGAAGCAGCAGCATCTCTGTACATTTTGGAGCCAAGGGTTCAGAGACTCAGGGCCCCAGCACTTACCTCTAAAGGGGAGCGCTTTGCTGGTAATCAGTACTGTGTACAGAATTCTGCTACCTCACTACAAGCAGAAGGAAACATTGAACTCAGAGCC
2_mirna_full_single_low_conf_mirgenedb_117	hsa-miR-518d-3p	GCTCCAAAGGGAAGCGCTTTG	AAAGAGCAGAAGCAGCAGCATCTCTGTACATTTTGGAGCCAAGGGTTCAGAGACTCAGGGCCCCAGCACTTAGCTCCAAAGGGAAGCGCTTTGCTGGTAATCAGTACTGTGTACAGAATTCTGCTACCTCACTACAAGCAGAAGGAAACATTGAACTCAGAGCC
2_mirna_full_single_low_conf_mirgenedb_118	hsa-miR-519d-3p	ACTCTAAAGGGAGGCACTTTG	AAAGAGCAGAAGCAGCAGCATCTCTGTACATTTTGGAGCCAAGGGTTCAGAGACTCAGGGCCCCAGCACTTAACTCTAAAGGGAGGCACTTTGCTGGTAATCAGTACTGTGTACAGAATTCTGCTACCTCACTACAAGCAGAAGGAAACATTGAACTCAGAGCC
2_mirna_full_single_low_conf_mirgenedb_119	hsa-miR-519d-5p	GAAAGCGCTTCCCTTTGGAGG	AAAGAGCAGAAGCAGCAGCATCTCTGTACATTTTGGAGCCAAGGGTTCAGAGACTCAGGGCCCCAGCACTTAGAAAGCGCTTCCCTTTGGAGGCTGGTAATCAGTACTGTGTACAGAATTCTGCTACCTCACTACAAGCAGAAGGAAACATTGAACTCAGAGCC
2_mirna_full_single_low_conf_mirgenedb_120	hsa-miR-519e-3p	ACACTCTAAAAGGAGGCACTT	AAAGAGCAGAAGCAGCAGCATCTCTGTACATTTTGGAGCCAAGGGTTCAGAGACTCAGGGCCCCAGCACTTAACACTCTAAAAGGAGGCACTTCTGGTAATCAGTACTGTGTACAGAATTCTGCTACCTCACTACAAGCAGAAGGAAACATTGAACTCAGAGCC
2_mirna_full_single_low_conf_mirgenedb_121	hsa-miR-519e-5p	AAAGTGCTCCCTTTTGGAGAA	AAAGAGCAGAAGCAGCAGCATCTCTGTACATTTTGGAGCCAAGGGTTCAGAGACTCAGGGCCCCAGCACTTAAAAGTGCTCCCTTTTGGAGAACTGGTAATCAGTACTGTGTACAGAATTCTGCTACCTCACTACAAGCAGAAGGAAACATTGAACTCAGAGCC
2_mirna_full_single_low_conf_mirgenedb_122	hsa-miR-520d-3p	CCCACCAAAGAGAAGCACTTT	AAAGAGCAGAAGCAGCAGCATCTCTGTACATTTTGGAGCCAAGGGTTCAGAGACTCAGGGCCCCAGCACTTACCCACCAAAGAGAAGCACTTTCTGGTAATCAGTACTGTGTACAGAATTCTGCTACCTCACTACAAGCAGAAGGAAACATTGAACTCAGAGCC
2_mirna_full_single_low_conf_mirgenedb_123	hsa-miR-520e-3p	CCCTCAAAAAGGAAGCACTTT	AAAGAGCAGAAGCAGCAGCATCTCTGTACATTTTGGAGCCAAGGGTTCAGAGACTCAGGGCCCCAGCACTTACCCTCAAAAAGGAAGCACTTTCTGGTAATCAGTACTGTGTACAGAATTCTGCTACCTCACTACAAGCAGAAGGAAACATTGAACTCAGAGCC
2_mirna_full_single_low_conf_mirgenedb_124	hsa-miR-520f-3p	ACCCTCTAAAAGGAAGCACTT	AAAGAGCAGAAGCAGCAGCATCTCTGTACATTTTGGAGCCAAGGGTTCAGAGACTCAGGGCCCCAGCACTTAACCCTCTAAAAGGAAGCACTTCTGGTAATCAGTACTGTGTACAGAATTCTGCTACCTCACTACAAGCAGAAGGAAACATTGAACTCAGAGCC
2_mirna_full_single_low_conf_mirgenedb_125	hsa-miR-520f-5p	GAAAGCGCTTCCCTTTAGAGG	AAAGAGCAGAAGCAGCAGCATCTCTGTACATTTTGGAGCCAAGGGTTCAGAGACTCAGGGCCCCAGCACTTAGAAAGCGCTTCCCTTTAGAGGCTGGTAATCAGTACTGTGTACAGAATTCTGCTACCTCACTACAAGCAGAAGGAAACATTGAACTCAGAGCC
2_mirna_full_single_low_conf_mirgenedb_126	hsa-miR-520g-3p	CTCTAAAGGGAAGCACTTTGT	AAAGAGCAGAAGCAGCAGCATCTCTGTACATTTTGGAGCCAAGGGTTCAGAGACTCAGGGCCCCAGCACTTACTCTAAAGGGAAGCACTTTGTCTGGTAATCAGTACTGTGTACAGAATTCTGCTACCTCACTACAAGCAGAAGGAAACATTGAACTCAGAGCC
2_mirna_full_single_low_conf_mirgenedb_127	hsa-miR-520g-5p	ACAGAAAGTGCTTCCTCTAGA	AAAGAGCAGAAGCAGCAGCATCTCTGTACATTTTGGAGCCAAGGGTTCAGAGACTCAGGGCCCCAGCACTTAACAGAAAGTGCTTCCTCTAGACTGGTAATCAGTACTGTGTACAGAATTCTGCTACCTCACTACAAGCAGAAGGAAACATTGAACTCAGAGCC
2_mirna_full_single_low_conf_mirgenedb_128	hsa-miR-520h	CTCTAAAGGGAAGCACTTTGT	AAAGAGCAGAAGCAGCAGCATCTCTGTACATTTTGGAGCCAAGGGTTCAGAGACTCAGGGCCCCAGCACTTACTCTAAAGGGAAGCACTTTGTCTGGTAATCAGTACTGTGTACAGAATTCTGCTACCTCACTACAAGCAGAAGGAAACATTGAACTCAGAGCC
2_mirna_full_single_low_conf_mirgenedb_129	hsa-miR-521	CACTCTAAAGGGAAGTGCGTT	AAAGAGCAGAAGCAGCAGCATCTCTGTACATTTTGGAGCCAAGGGTTCAGAGACTCAGGGCCCCAGCACTTACACTCTAAAGGGAAGTGCGTTCTGGTAATCAGTACTGTGTACAGAATTCTGCTACCTCACTACAAGCAGAAGGAAACATTGAACTCAGAGCC
2_mirna_full_single_low_conf_mirgenedb_130	hsa-miR-524-3p	ACTCCAAAGGGAAGCGCCTTC	AAAGAGCAGAAGCAGCAGCATCTCTGTACATTTTGGAGCCAAGGGTTCAGAGACTCAGGGCCCCAGCACTTAACTCCAAAGGGAAGCGCCTTCCTGGTAATCAGTACTGTGTACAGAATTCTGCTACCTCACTACAAGCAGAAGGAAACATTGAACTCAGAGCC
2_mirna_full_single_low_conf_mirgenedb_131	hsa-miR-525-3p	GCTCTAAAGGGAAGCGCCTTC	AAAGAGCAGAAGCAGCAGCATCTCTGTACATTTTGGAGCCAAGGGTTCAGAGACTCAGGGCCCCAGCACTTAGCTCTAAAGGGAAGCGCCTTCCTGGTAATCAGTACTGTGTACAGAATTCTGCTACCTCACTACAAGCAGAAGGAAACATTGAACTCAGAGCC
2_mirna_full_single_low_conf_mirgenedb_132	hsa-miR-525-5p	AGAAAGTGCATCCCTCTGGAG	AAAGAGCAGAAGCAGCAGCATCTCTGTACATTTTGGAGCCAAGGGTTCAGAGACTCAGGGCCCCAGCACTTAAGAAAGTGCATCCCTCTGGAGCTGGTAATCAGTACTGTGTACAGAATTCTGCTACCTCACTACAAGCAGAAGGAAACATTGAACTCAGAGCC
2_mirna_full_single_low_conf_mirgenedb_133	hsa-miR-543	AGAAGTGCACCGCGAATGTTT	AAAGAGCAGAAGCAGCAGCATCTCTGTACATTTTGGAGCCAAGGGTTCAGAGACTCAGGGCCCCAGCACTTAAGAAGTGCACCGCGAATGTTTCTGGTAATCAGTACTGTGTACAGAATTCTGCTACCTCACTACAAGCAGAAGGAAACATTGAACTCAGAGCC
2_mirna_full_single_low_conf_mirgenedb_134	hsa-miR-551a	TGGAAACCAAGAGTGGGTCGC	AAAGAGCAGAAGCAGCAGCATCTCTGTACATTTTGGAGCCAAGGGTTCAGAGACTCAGGGCCCCAGCACTTCTGGAAACCAAGAGTGGGTCGCCTGGTAATCAGTACTGTGTACAGAATTCTGCTACCTCACTACAAGCAGAAGGAAACATTGAACTCAGAGCC
2_mirna_full_single_low_conf_mirgenedb_135	hsa-miR-5579-3p	ATCTGGTACTCCTTAAGCTAA	AAAGAGCAGAAGCAGCAGCATCTCTGTACATTTTGGAGCCAAGGGTTCAGAGACTCAGGGCCCCAGCACTTAATCTGGTACTCCTTAAGCTAACTGGTAATCAGTACTGTGTACAGAATTCTGCTACCTCACTACAAGCAGAAGGAAACATTGAACTCAGAGCC
2_mirna_full_single_low_conf_mirgenedb_136	hsa-miR-5579-5p	GTTAGCTTAAGGAGTACCATA	AAAGAGCAGAAGCAGCAGCATCTCTGTACATTTTGGAGCCAAGGGTTCAGAGACTCAGGGCCCCAGCACTTAGTTAGCTTAAGGAGTACCATACTGGTAATCAGTACTGTGTACAGAATTCTGCTACCTCACTACAAGCAGAAGGAAACATTGAACTCAGAGCC
2_mirna_full_single_low_conf_mirgenedb_137	hsa-miR-5581-3p	GAACTTCTAGGAGGCATGGAA	AAAGAGCAGAAGCAGCAGCATCTCTGTACATTTTGGAGCCAAGGGTTCAGAGACTCAGGGCCCCAGCACTTAGAACTTCTAGGAGGCATGGAACTGGTAATCAGTACTGTGTACAGAATTCTGCTACCTCACTACAAGCAGAAGGAAACATTGAACTCAGAGCC
2_mirna_full_single_low_conf_mirgenedb_138	hsa-miR-5581-5p	CTCCATTTCTCCTGGAAGGCT	AAAGAGCAGAAGCAGCAGCATCTCTGTACATTTTGGAGCCAAGGGTTCAGAGACTCAGGGCCCCAGCACTTACTCCATTTCTCCTGGAAGGCTCTGGTAATCAGTACTGTGTACAGAATTCTGCTACCTCACTACAAGCAGAAGGAAACATTGAACTCAGAGCC
2_mirna_full_single_low_conf_mirgenedb_139	hsa-miR-5683	GTCAGAGAATCTGCATCTGTA	AAAGAGCAGAAGCAGCAGCATCTCTGTACATTTTGGAGCCAAGGGTTCAGAGACTCAGGGCCCCAGCACTTAGTCAGAGAATCTGCATCTGTACTGGTAATCAGTACTGTGTACAGAATTCTGCTACCTCACTACAAGCAGAAGGAAACATTGAACTCAGAGCC
2_mirna_full_single_low_conf_mirgenedb_140	hsa-miR-5687	TTTGACCCTAAAACGTTCTAA	AAAGAGCAGAAGCAGCAGCATCTCTGTACATTTTGGAGCCAAGGGTTCAGAGACTCAGGGCCCCAGCACTTATTTGACCCTAAAACGTTCTAACTGGTAATCAGTACTGTGTACAGAATTCTGCTACCTCACTACAAGCAGAAGGAAACATTGAACTCAGAGCC
2_mirna_full_single_low_conf_mirgenedb_141	hsa-miR-580-3p	CTAATGATTCATCATTCTCAA	AAAGAGCAGAAGCAGCAGCATCTCTGTACATTTTGGAGCCAAGGGTTCAGAGACTCAGGGCCCCAGCACTTACTAATGATTCATCATTCTCAACTGGTAATCAGTACTGTGTACAGAATTCTGCTACCTCACTACAAGCAGAAGGAAACATTGAACTCAGAGCC
2_mirna_full_single_low_conf_mirgenedb_142	hsa-miR-580-5p	TCTGAGTCTGATGAATCATTA	AAAGAGCAGAAGCAGCAGCATCTCTGTACATTTTGGAGCCAAGGGTTCAGAGACTCAGGGCCCCAGCACTTTCTGAGTCTGATGAATCATTACCTGGTAATCAGTACTGTGTACAGAATTCTGCTACCTCACTACAAGCAGAAGGAAACATTGAACTCAGAGCC
2_mirna_full_single_low_conf_mirgenedb_143	hsa-miR-592	CATCATCGCATATTGACACAA	AAAGAGCAGAAGCAGCAGCATCTCTGTACATTTTGGAGCCAAGGGTTCAGAGACTCAGGGCCCCAGCACTTACATCATCGCATATTGACACAACTGGTAATCAGTACTGTGTACAGAATTCTGCTACCTCACTACAAGCAGAAGGAAACATTGAACTCAGAGCC
2_mirna_full_single_low_conf_mirgenedb_144	hsa-miR-599	AGTTTGATAAACTGACACAAC	AAAGAGCAGAAGCAGCAGCATCTCTGTACATTTTGGAGCCAAGGGTTCAGAGACTCAGGGCCCCAGCACTTAAGTTTGATAAACTGACACAACCTGGTAATCAGTACTGTGTACAGAATTCTGCTACCTCACTACAAGCAGAAGGAAACATTGAACTCAGAGCC
2_mirna_full_single_low_conf_mirgenedb_145	hsa-miR-624-3p	AGGTAATACCAATACCTTGTG	AAAGAGCAGAAGCAGCAGCATCTCTGTACATTTTGGAGCCAAGGGTTCAGAGACTCAGGGCCCCAGCACTTAAGGTAATACCAATACCTTGTGCTGGTAATCAGTACTGTGTACAGAATTCTGCTACCTCACTACAAGCAGAAGGAAACATTGAACTCAGAGCC
2_mirna_full_single_low_conf_mirgenedb_146	hsa-miR-624-5p	GAACACAAGGTACTGGTACTA	AAAGAGCAGAAGCAGCAGCATCTCTGTACATTTTGGAGCCAAGGGTTCAGAGACTCAGGGCCCCAGCACTTAGAACACAAGGTACTGGTACTACTGGTAATCAGTACTGTGTACAGAATTCTGCTACCTCACTACAAGCAGAAGGAAACATTGAACTCAGAGCC
2_mirna_full_single_low_conf_mirgenedb_147	hsa-miR-628-3p	TCGACTGCCACTCTTACTAGA	AAAGAGCAGAAGCAGCAGCATCTCTGTACATTTTGGAGCCAAGGGTTCAGAGACTCAGGGCCCCAGCACTTATCGACTGCCACTCTTACTAGACTGGTAATCAGTACTGTGTACAGAATTCTGCTACCTCACTACAAGCAGAAGGAAACATTGAACTCAGAGCC
2_mirna_full_single_low_conf_mirgenedb_148	hsa-miR-628-5p	CTCTAGTAAATATGTCAGCAT	AAAGAGCAGAAGCAGCAGCATCTCTGTACATTTTGGAGCCAAGGGTTCAGAGACTCAGGGCCCCAGCACTCTCTAGTAAATATGTCAGCATCCCTGGTAATCAGTACTGTGTACAGAATTCTGCTACCTCACTACAAGCAGAAGGAAACATTGAACTCAGAGCC
2_mirna_full_single_low_conf_mirgenedb_149	hsa-miR-670-3p	TCCTGAATGAATATGAGGAAA	AAAGAGCAGAAGCAGCAGCATCTCTGTACATTTTGGAGCCAAGGGTTCAGAGACTCAGGGCCCCAGCACTTATCCTGAATGAATATGAGGAAACTGGTAATCAGTACTGTGTACAGAATTCTGCTACCTCACTACAAGCAGAAGGAAACATTGAACTCAGAGCC
2_mirna_full_single_low_conf_mirgenedb_150	hsa-miR-670-5p	ACACCACATACACTCAGGGAC	AAAGAGCAGAAGCAGCAGCATCTCTGTACATTTTGGAGCCAAGGGTTCAGAGACTCAGGGCCCCAGCACTTAACACCACATACACTCAGGGACCTGGTAATCAGTACTGTGTACAGAATTCTGCTACCTCACTACAAGCAGAAGGAAACATTGAACTCAGAGCC
2_mirna_full_single_low_conf_mirgenedb_151	hsa-miR-6715a-3p	CCACAGGCACGACTGGTTTGG	AAAGAGCAGAAGCAGCAGCATCTCTGTACATTTTGGAGCCAAGGGTTCAGAGACTCAGGGCCCCAGCACTTACCACAGGCACGACTGGTTTGGCTGGTAATCAGTACTGTGTACAGAATTCTGCTACCTCACTACAAGCAGAAGGAAACATTGAACTCAGAGCC
2_mirna_full_single_low_conf_mirgenedb_152	hsa-miR-7151-3p	TGAGCCCATTCCAGCCTGTAG	AAAGAGCAGAAGCAGCAGCATCTCTGTACATTTTGGAGCCAAGGGTTCAGAGACTCAGGGCCCCAGCACTTCTGAGCCCATTCCAGCCTGTAGCTGGTAATCAGTACTGTGTACAGAATTCTGCTACCTCACTACAAGCAGAAGGAAACATTGAACTCAGAGCC
2_mirna_full_single_low_conf_mirgenedb_153	hsa-miR-7151-5p	CAATACAGGCAGAGATGGATC	AAAGAGCAGAAGCAGCAGCATCTCTGTACATTTTGGAGCCAAGGGTTCAGAGACTCAGGGCCCCAGCACTCAATACAGGCAGAGATGGATCCCCTGGTAATCAGTACTGTGTACAGAATTCTGCTACCTCACTACAAGCAGAAGGAAACATTGAACTCAGAGCC
2_mirna_full_single_low_conf_mirgenedb_154	hsa-miR-770-5p	GCCCTGACACGTGGTACTGGA	AAAGAGCAGAAGCAGCAGCATCTCTGTACATTTTGGAGCCAAGGGTTCAGAGACTCAGGGCCCCAGCACTTAGCCCTGACACGTGGTACTGGACTGGTAATCAGTACTGTGTACAGAATTCTGCTACCTCACTACAAGCAGAAGGAAACATTGAACTCAGAGCC
2_mirna_full_single_low_conf_mirgenedb_155	hsa-miR-7854-3p	TTCCCATCTGCGGTCACCTCA	AAAGAGCAGAAGCAGCAGCATCTCTGTACATTTTGGAGCCAAGGGTTCAGAGACTCAGGGCCCCAGCACTTATTCCCATCTGCGGTCACCTCACTGGTAATCAGTACTGTGTACAGAATTCTGCTACCTCACTACAAGCAGAAGGAAACATTGAACTCAGAGCC
2_mirna_full_single_low_conf_mirgenedb_156	hsa-miR-802	AAGGATGAATCTTTGTTACTG	AAAGAGCAGAAGCAGCAGCATCTCTGTACATTTTGGAGCCAAGGGTTCAGAGACTCAGGGCCCCAGCACTTAAGGATGAATCTTTGTTACTGCCTGGTAATCAGTACTGTGTACAGAATTCTGCTACCTCACTACAAGCAGAAGGAAACATTGAACTCAGAGCC
2_mirna_full_single_low_conf_mirgenedb_157	hsa-miR-875-3p	CACAACCTCAGTGTTTCCAGG	AAAGAGCAGAAGCAGCAGCATCTCTGTACATTTTGGAGCCAAGGGTTCAGAGACTCAGGGCCCCAGCACTTACACAACCTCAGTGTTTCCAGGCTGGTAATCAGTACTGTGTACAGAATTCTGCTACCTCACTACAAGCAGAAGGAAACATTGAACTCAGAGCC
2_mirna_full_single_low_conf_mirgenedb_158	hsa-miR-875-5p	ACCTGATAAAACTGAGGTATA	AAAGAGCAGAAGCAGCAGCATCTCTGTACATTTTGGAGCCAAGGGTTCAGAGACTCAGGGCCCCAGCACTTAACCTGATAAAACTGAGGTATACTGGTAATCAGTACTGTGTACAGAATTCTGCTACCTCACTACAAGCAGAAGGAAACATTGAACTCAGAGCC
2_mirna_full_single_low_conf_mirgenedb_159	hsa-miR-890	CAACTGATGCCTTTCCAAGTA	AAAGAGCAGAAGCAGCAGCATCTCTGTACATTTTGGAGCCAAGGGTTCAGAGACTCAGGGCCCCAGCACTTACAACTGATGCCTTTCCAAGTACTGGTAATCAGTACTGTGTACAGAATTCTGCTACCTCACTACAAGCAGAAGGAAACATTGAACTCAGAGCC
2_mirna_full_single_low_conf_mirgenedb_160	hsa-miR-892a	CTACGCAGAAAGGACACAGTG	AAAGAGCAGAAGCAGCAGCATCTCTGTACATTTTGGAGCCAAGGGTTCAGAGACTCAGGGCCCCAGCACTTACTACGCAGAAAGGACACAGTGCTGGTAATCAGTACTGTGTACAGAATTCTGCTACCTCACTACAAGCAGAAGGAAACATTGAACTCAGAGCC
2_mirna_full_single_low_conf_mirgenedb_161	hsa-miR-892b	CTACCCAGAAAGGAGCCAGTG	AAAGAGCAGAAGCAGCAGCATCTCTGTACATTTTGGAGCCAAGGGTTCAGAGACTCAGGGCCCCAGCACTTACTACCCAGAAAGGAGCCAGTGCTGGTAATCAGTACTGTGTACAGAATTCTGCTACCTCACTACAAGCAGAAGGAAACATTGAACTCAGAGCC
2_mirna_full_single_low_conf_mirgenedb_162	hsa-miR-934	CAGTGTCTCCAGTAGTAGACA	AAAGAGCAGAAGCAGCAGCATCTCTGTACATTTTGGAGCCAAGGGTTCAGAGACTCAGGGCCCCAGCACTTACAGTGTCTCCAGTAGTAGACACTGGTAATCAGTACTGTGTACAGAATTCTGCTACCTCACTACAAGCAGAAGGAAACATTGAACTCAGAGCC
2_mirna_full_single_low_conf_mirgenedb_163	hsa-miR-935	GGTAGCGGAAGCGGTAACTGG	AAAGAGCAGAAGCAGCAGCATCTCTGTACATTTTGGAGCCAAGGGTTCAGAGACTCAGGGCCCCAGCACTTAGGTAGCGGAAGCGGTAACTGGCTGGTAATCAGTACTGTGTACAGAATTCTGCTACCTCACTACAAGCAGAAGGAAACATTGAACTCAGAGCC
2_mirna_full_single_low_conf_mirgenedb_164	hsa-miR-944	TCATCCGATGTACAATAATTT	AAAGAGCAGAAGCAGCAGCATCTCTGTACATTTTGGAGCCAAGGGTTCAGAGACTCAGGGCCCCAGCACTTTCATCCGATGTACAATAATTTCCTGGTAATCAGTACTGTGTACAGAATTCTGCTACCTCACTACAAGCAGAAGGAAACATTGAACTCAGAGCC
2_mirna_full_single_low_conf_mirgenedb_165	hsa-miR-95-3p	GCTCAATAAATACCCGTTGAA	AAAGAGCAGAAGCAGCAGCATCTCTGTACATTTTGGAGCCAAGGGTTCAGAGACTCAGGGCCCCAGCACTTAGCTCAATAAATACCCGTTGAACTGGTAATCAGTACTGTGTACAGAATTCTGCTACCTCACTACAAGCAGAAGGAAACATTGAACTCAGAGCC
2_mirna_full_single_low_conf_mirgenedb_166	hsa-miR-95-5p	AATTCAACAGACATTTATTGA	AAAGAGCAGAAGCAGCAGCATCTCTGTACATTTTGGAGCCAAGGGTTCAGAGACTCAGGGCCCCAGCACTTAAATTCAACAGACATTTATTGACTGGTAATCAGTACTGTGTACAGAATTCTGCTACCTCACTACAAGCAGAAGGAAACATTGAACTCAGAGCC
