## Supplementary material for "MicroRNA-directed control of complex mRNA stability patterns across cell types": Design of Library 2: 6_miRNA_full_repeat_x2.csv

	miRNA1	miRNA2	target1	target2	seq
6_miRNA_full_repeat_x2_1	hsa-miR-31-3p	hsa-miR-31-3p	TGGCAATATGTTGGCATAGCA	TGGCAATATGTTGGCATAGCA	AAAGAGCAGAAGCAGCAGCATCTCTGTACATTTTGGAGCCAAGGGTTCAGAGACTCAGGTGGCAATATGTTGGCATAGCAACACCCTGGCAATATGTTGGCATAGCACGTGTACAGAATTCTGCTACCTCACTACAAGCAGAAGGAAACATTGAACTCAGAGCC
6_miRNA_full_repeat_x2_2	hsa-miR-20a-5p	hsa-miR-20a-5p	ACCTGCACTATAAGCACTTTA	ACCTGCACTATAAGCACTTTA	AAAGAGCAGAAGCAGCAGCATCTCTGTACATTTTGGAGCCAAGGGTTCAGAGACTCAGGGACCTGCACTATAAGCACTTTACACCAGACCTGCACTATAAGCACTTTAGTGTACAGAATTCTGCTACCTCACTACAAGCAGAAGGAAACATTGAACTCAGAGCC
6_miRNA_full_repeat_x2_3	hsa-miR-24-3p	hsa-miR-24-3p	TGTTCCTGCTGAACTGAGCCA	TGTTCCTGCTGAACTGAGCCA	AAAGAGCAGAAGCAGCAGCATCTCTGTACATTTTGGAGCCAAGGGTTCAGAGACTCAGGGTGTTCCTGCTGAACTGAGCCACACCAGTGTTCCTGCTGAACTGAGCCAGTGTACAGAATTCTGCTACCTCACTACAAGCAGAAGGAAACATTGAACTCAGAGCC
6_miRNA_full_repeat_x2_4	hsa-miR-25-3p	hsa-miR-25-3p	CAGACCGAGACAAGTGCAATG	CAGACCGAGACAAGTGCAATG	AAAGAGCAGAAGCAGCAGCATCTCTGTACATTTTGGAGCCAAGGGTTCAGAGACTCAGGGCAGACCGAGACAAGTGCAATGCACCAGCAGACCGAGACAAGTGCAATGGTGTACAGAATTCTGCTACCTCACTACAAGCAGAAGGAAACATTGAACTCAGAGCC
6_miRNA_full_repeat_x2_5	hsa-miR-122-5p	hsa-miR-122-5p	AAACACCATTGTCACACTCCA	AAACACCATTGTCACACTCCA	AAAGAGCAGAAGCAGCAGCATCTCTGTACATTTTGGAGCCAAGGGTTCAGAGACTCAGGGAAACACCATTGTCACACTCCACACCAGAAACACCATTGTCACACTCCAGTGTACAGAATTCTGCTACCTCACTACAAGCAGAAGGAAACATTGAACTCAGAGCC
6_miRNA_full_repeat_x2_6	hsa-miR-16-5p	hsa-miR-16-5p	GCCAATATTTACGTGCTGCTA	GCCAATATTTACGTGCTGCTA	AAAGAGCAGAAGCAGCAGCATCTCTGTACATTTTGGAGCCAAGGGTTCAGAGACTCAGGGGCCAATATTTACGTGCTGCTACACCAGGCCAATATTTACGTGCTGCTAGTGTACAGAATTCTGCTACCTCACTACAAGCAGAAGGAAACATTGAACTCAGAGCC
6_miRNA_full_repeat_x2_7	hsa-miR-10a-5p	hsa-miR-10a-5p	CAAATTCGGATCTACAGGGTA	CAAATTCGGATCTACAGGGTA	AAAGAGCAGAAGCAGCAGCATCTCTGTACATTTTGGAGCCAAGGGTTCAGAGACTCAGGGCAAATTCGGATCTACAGGGTACACCAGCAAATTCGGATCTACAGGGTAGTGTACAGAATTCTGCTACCTCACTACAAGCAGAAGGAAACATTGAACTCAGAGCC
6_miRNA_full_repeat_x2_8	hsa-miR-365a-3p	hsa-miR-365a-3p	TAAGGATTTTTAGGGGCATTA	TAAGGATTTTTAGGGGCATTA	AAAGAGCAGAAGCAGCAGCATCTCTGTACATTTTGGAGCCAAGGGTTCAGAGACTCAGGGTAAGGATTTTTAGGGGCATTACACCAGTAAGGATTTTTAGGGGCATTAGTGTACAGAATTCTGCTACCTCACTACAAGCAGAAGGAAACATTGAACTCAGAGCC
6_miRNA_full_repeat_x2_9	hsa-miR-22-3p	hsa-miR-22-3p	CAGTTCTTCAACTGGCAGCTT	CAGTTCTTCAACTGGCAGCTT	AAAGAGCAGAAGCAGCAGCATCTCTGTACATTTTGGAGCCAAGGGTTCAGAGACTCAGGGCAGTTCTTCAACTGGCAGCTTCACCAGCAGTTCTTCAACTGGCAGCTTGTGTACAGAATTCTGCTACCTCACTACAAGCAGAAGGAAACATTGAACTCAGAGCC
6_miRNA_full_repeat_x2_10	hsa-let-7e-5p	hsa-let-7e-5p	ACTATACAACCTCCTACCTCA	ACTATACAACCTCCTACCTCA	AAAGAGCAGAAGCAGCAGCATCTCTGTACATTTTGGAGCCAAGGGTTCAGAGACTCAGGGACTATACAACCTCCTACCTCACACCAGACTATACAACCTCCTACCTCAGTGTACAGAATTCTGCTACCTCACTACAAGCAGAAGGAAACATTGAACTCAGAGCC
6_miRNA_full_repeat_x2_11	hsa-let-7i-5p	hsa-let-7i-5p	ACAGCACAAACTACTACCTCA	ACAGCACAAACTACTACCTCA	AAAGAGCAGAAGCAGCAGCATCTCTGTACATTTTGGAGCCAAGGGTTCAGAGACTCAGGGACAGCACAAACTACTACCTCACACCAGACAGCACAAACTACTACCTCAGTGTACAGAATTCTGCTACCTCACTACAAGCAGAAGGAAACATTGAACTCAGAGCC
6_miRNA_full_repeat_x2_12	hsa-miR-21-5p	hsa-miR-21-5p	CAACATCAGTCTGATAAGCTA	CAACATCAGTCTGATAAGCTA	AAAGAGCAGAAGCAGCAGCATCTCTGTACATTTTGGAGCCAAGGGTTCAGAGACTCAGGGCAACATCAGTCTGATAAGCTACACCAGCAACATCAGTCTGATAAGCTAGTGTACAGAATTCTGCTACCTCACTACAAGCAGAAGGAAACATTGAACTCAGAGCC
6_miRNA_full_repeat_x2_13	hsa-let-7a-5p	hsa-let-7a-5p	ACTATACAACCTACTACCTCA	ACTATACAACCTACTACCTCA	AAAGAGCAGAAGCAGCAGCATCTCTGTACATTTTGGAGCCAAGGGTTCAGAGACTCAGGGACTATACAACCTACTACCTCACACCAGACTATACAACCTACTACCTCAGTGTACAGAATTCTGCTACCTCACTACAAGCAGAAGGAAACATTGAACTCAGAGCC
6_miRNA_full_repeat_x2_14	hsa-miR-7-5p	hsa-miR-7-5p	AACAAAATCACTAGTCTTCCA	AACAAAATCACTAGTCTTCCA	AAAGAGCAGAAGCAGCAGCATCTCTGTACATTTTGGAGCCAAGGGTTCAGAGACTCAGGGAACAAAATCACTAGTCTTCCACACCAGAACAAAATCACTAGTCTTCCAGTGTACAGAATTCTGCTACCTCACTACAAGCAGAAGGAAACATTGAACTCAGAGCC
6_miRNA_full_repeat_x2_15	hsa-miR-107	hsa-miR-107	ATAGCCCTGTACAATGCTGCT	ATAGCCCTGTACAATGCTGCT	AAAGAGCAGAAGCAGCAGCATCTCTGTACATTTTGGAGCCAAGGGTTCAGAGACTCAGGATAGCCCTGTACAATGCTGCTACACCAATAGCCCTGTACAATGCTGCTTGTGTACAGAATTCTGCTACCTCACTACAAGCAGAAGGAAACATTGAACTCAGAGCC
6_miRNA_full_repeat_x2_16	hsa-miR-18a-5p	hsa-miR-18a-5p	ATCTGCACTAGATGCACCTTA	ATCTGCACTAGATGCACCTTA	AAAGAGCAGAAGCAGCAGCATCTCTGTACATTTTGGAGCCAAGGGTTCAGAGACTCAGATCTGCACTAGATGCACCTTAGACACCATCTGCACTAGATGCACCTTACTGTGTACAGAATTCTGCTACCTCACTACAAGCAGAAGGAAACATTGAACTCAGAGCC
6_miRNA_full_repeat_x2_17	hsa-miR-31-5p	hsa-miR-31-5p	AGCTATGCCAGCATCTTGCCT	AGCTATGCCAGCATCTTGCCT	AAAGAGCAGAAGCAGCAGCATCTCTGTACATTTTGGAGCCAAGGGTTCAGAGACTCAGGAGCTATGCCAGCATCTTGCCTACACCAAGCTATGCCAGCATCTTGCCTTGTGTACAGAATTCTGCTACCTCACTACAAGCAGAAGGAAACATTGAACTCAGAGCC
6_miRNA_full_repeat_x2_18	hsa-miR-19b-3p	hsa-miR-19b-3p	AGTTTTGCATGGATTTGCACA	AGTTTTGCATGGATTTGCACA	AAAGAGCAGAAGCAGCAGCATCTCTGTACATTTTGGAGCCAAGGGTTCAGAGACTCAGAGTTTTGCATGGATTTGCACAGACACCAGTTTTGCATGGATTTGCACACTGTGTACAGAATTCTGCTACCTCACTACAAGCAGAAGGAAACATTGAACTCAGAGCC
6_miRNA_full_repeat_x2_19	hsa-let-7c-5p	hsa-let-7c-5p	ACCATACAACCTACTACCTCA	ACCATACAACCTACTACCTCA	AAAGAGCAGAAGCAGCAGCATCTCTGTACATTTTGGAGCCAAGGGTTCAGAGACTCAGGGACCATACAACCTACTACCTCACACCAGACCATACAACCTACTACCTCAGTGTACAGAATTCTGCTACCTCACTACAAGCAGAAGGAAACATTGAACTCAGAGCC
6_miRNA_full_repeat_x2_20	hsa-let-7d-5p	hsa-let-7d-5p	ACTATGCAACCTACTACCTCT	ACTATGCAACCTACTACCTCT	AAAGAGCAGAAGCAGCAGCATCTCTGTACATTTTGGAGCCAAGGGTTCAGAGACTCAGGGACTATGCAACCTACTACCTCTCACCAGACTATGCAACCTACTACCTCTGTGTACAGAATTCTGCTACCTCACTACAAGCAGAAGGAAACATTGAACTCAGAGCC
6_miRNA_full_repeat_x2_21	hsa-miR-23a-3p	hsa-miR-23a-3p	GGAAATCCCTGGCAATGTGAT	GGAAATCCCTGGCAATGTGAT	AAAGAGCAGAAGCAGCAGCATCTCTGTACATTTTGGAGCCAAGGGTTCAGAGACTCAGGGAAATCCCTGGCAATGTGATCACACCGGAAATCCCTGGCAATGTGATCTGTGTACAGAATTCTGCTACCTCACTACAAGCAGAAGGAAACATTGAACTCAGAGCC
6_miRNA_full_repeat_x2_22	hsa-let-7g-5p	hsa-let-7g-5p	ACTGTACAAACTACTACCTCA	ACTGTACAAACTACTACCTCA	AAAGAGCAGAAGCAGCAGCATCTCTGTACATTTTGGAGCCAAGGGTTCAGAGACTCAGGGACTGTACAAACTACTACCTCACACCAGACTGTACAAACTACTACCTCAGTGTACAGAATTCTGCTACCTCACTACAAGCAGAAGGAAACATTGAACTCAGAGCC
6_miRNA_full_repeat_x2_23	hsa-miR-141-3p	hsa-miR-141-3p	CATCTTTACCAGACAGTGTTA	CATCTTTACCAGACAGTGTTA	AAAGAGCAGAAGCAGCAGCATCTCTGTACATTTTGGAGCCAAGGGTTCAGAGACTCAGGGCATCTTTACCAGACAGTGTTACACCAGCATCTTTACCAGACAGTGTTAGTGTACAGAATTCTGCTACCTCACTACAAGCAGAAGGAAACATTGAACTCAGAGCC
6_miRNA_full_repeat_x2_24	hsa-let-7b-5p	hsa-let-7b-5p	ACCACACAACCTACTACCTCA	ACCACACAACCTACTACCTCA	AAAGAGCAGAAGCAGCAGCATCTCTGTACATTTTGGAGCCAAGGGTTCAGAGACTCAGGGACCACACAACCTACTACCTCACACCAGACCACACAACCTACTACCTCAGTGTACAGAATTCTGCTACCTCACTACAAGCAGAAGGAAACATTGAACTCAGAGCC
6_miRNA_full_repeat_x2_25	hsa-let-7f-5p	hsa-let-7f-5p	ACTATACAATCTACTACCTCA	ACTATACAATCTACTACCTCA	AAAGAGCAGAAGCAGCAGCATCTCTGTACATTTTGGAGCCAAGGGTTCAGAGACTCAGGGACTATACAATCTACTACCTCACACCAGACTATACAATCTACTACCTCAGTGTACAGAATTCTGCTACCTCACTACAAGCAGAAGGAAACATTGAACTCAGAGCC
6_miRNA_full_repeat_x2_26	hsa-miR-766-5p	hsa-miR-766-5p	AGACCAGCACCAATTCCTCCT	AGACCAGCACCAATTCCTCCT	AAAGAGCAGAAGCAGCAGCATCTCTGTACATTTTGGAGCCAAGGGTTCAGAGACTCAGGCAGACCAGCACCAATTCCTCCTCACCACAGACCAGCACCAATTCCTCCTGTGTACAGAATTCTGCTACCTCACTACAAGCAGAAGGAAACATTGAACTCAGAGCC
6_miRNA_full_repeat_x2_27	hsa-miR-6802-3p	hsa-miR-6802-3p	TGCTTAGGTGAGAGGGGTGAA	TGCTTAGGTGAGAGGGGTGAA	AAAGAGCAGAAGCAGCAGCATCTCTGTACATTTTGGAGCCAAGGGTTCAGAGACTCAGGGTGCTTAGGTGAGAGGGGTGAACACCAGTGCTTAGGTGAGAGGGGTGAAGTGTACAGAATTCTGCTACCTCACTACAAGCAGAAGGAAACATTGAACTCAGAGCC
6_miRNA_full_repeat_x2_28	hsa-miR-1185-5p	hsa-miR-1185-5p	AACATACAAAGGGTATCCTCT	AACATACAAAGGGTATCCTCT	AAAGAGCAGAAGCAGCAGCATCTCTGTACATTTTGGAGCCAAGGGTTCAGAGACTCAGGGAACATACAAAGGGTATCCTCTCACCAGAACATACAAAGGGTATCCTCTGTGTACAGAATTCTGCTACCTCACTACAAGCAGAAGGAAACATTGAACTCAGAGCC
6_miRNA_full_repeat_x2_29	hsa-let-7g-3p	hsa-let-7g-3p	GCAAGGCAGTGGCCTGTACAG	GCAAGGCAGTGGCCTGTACAG	AAAGAGCAGAAGCAGCAGCATCTCTGTACATTTTGGAGCCAAGGGTTCAGAGACTCAGGGGCAAGGCAGTGGCCTGTACAGCACCAGGCAAGGCAGTGGCCTGTACAGGTGTACAGAATTCTGCTACCTCACTACAAGCAGAAGGAAACATTGAACTCAGAGCC
6_miRNA_full_repeat_x2_30	hsa-miR-3065-3p	hsa-miR-3065-3p	CCAACAATATCCTGGTGCTGA	CCAACAATATCCTGGTGCTGA	AAAGAGCAGAAGCAGCAGCATCTCTGTACATTTTGGAGCCAAGGGTTCAGAGACTCAGGGCCAACAATATCCTGGTGCTGACACCAGCCAACAATATCCTGGTGCTGAGTGTACAGAATTCTGCTACCTCACTACAAGCAGAAGGAAACATTGAACTCAGAGCC
6_miRNA_full_repeat_x2_31	hsa-miR-135a-3p	hsa-miR-135a-3p	GCCACGGCTCCAATCCCTATA	GCCACGGCTCCAATCCCTATA	AAAGAGCAGAAGCAGCAGCATCTCTGTACATTTTGGAGCCAAGGGTTCAGAGACTCAGGGGCCACGGCTCCAATCCCTATACACCAGGCCACGGCTCCAATCCCTATAGTGTACAGAATTCTGCTACCTCACTACAAGCAGAAGGAAACATTGAACTCAGAGCC
6_miRNA_full_repeat_x2_32	hsa-miR-3064-3p	hsa-miR-3064-3p	TAAGGTGTTGCAGTGTGGCAA	TAAGGTGTTGCAGTGTGGCAA	AAAGAGCAGAAGCAGCAGCATCTCTGTACATTTTGGAGCCAAGGGTTCAGAGACTCAGGGTAAGGTGTTGCAGTGTGGCAACACCAGTAAGGTGTTGCAGTGTGGCAAGTGTACAGAATTCTGCTACCTCACTACAAGCAGAAGGAAACATTGAACTCAGAGCC
6_miRNA_full_repeat_x2_33	hsa-miR-3200-3p	hsa-miR-3200-3p	AGACCTGAGTAGCGCAAGGTG	AGACCTGAGTAGCGCAAGGTG	AAAGAGCAGAAGCAGCAGCATCTCTGTACATTTTGGAGCCAAGGGTTCAGAGACTCAGGCAGACCTGAGTAGCGCAAGGTGCACCACAGACCTGAGTAGCGCAAGGTGGTGTACAGAATTCTGCTACCTCACTACAAGCAGAAGGAAACATTGAACTCAGAGCC
6_miRNA_full_repeat_x2_34	hsa-miR-548am-3p	hsa-miR-548am-3p	CAAAAGTAACTGCAGTTTTTG	CAAAAGTAACTGCAGTTTTTG	AAAGAGCAGAAGCAGCAGCATCTCTGTACATTTTGGAGCCAAGGGTTCAGAGACTCAGGGCAAAAGTAACTGCAGTTTTTGCACCAGCAAAAGTAACTGCAGTTTTTGGTGTACAGAATTCTGCTACCTCACTACAAGCAGAAGGAAACATTGAACTCAGAGCC
6_miRNA_full_repeat_x2_35	hsa-miR-490-5p	hsa-miR-490-5p	AACCCACCTGGAGATCCATGG	AACCCACCTGGAGATCCATGG	AAAGAGCAGAAGCAGCAGCATCTCTGTACATTTTGGAGCCAAGGGTTCAGAGACTCAGAACCCACCTGGAGATCCATGGGACACCAACCCACCTGGAGATCCATGGCTGTGTACAGAATTCTGCTACCTCACTACAAGCAGAAGGAAACATTGAACTCAGAGCC
6_miRNA_full_repeat_x2_36	hsa-miR-1271-5p	hsa-miR-1271-5p	GAGTGCTTGCTAGGTGCCAAG	GAGTGCTTGCTAGGTGCCAAG	AAAGAGCAGAAGCAGCAGCATCTCTGTACATTTTGGAGCCAAGGGTTCAGAGACTCAGGGGAGTGCTTGCTAGGTGCCAAGCACCAGGAGTGCTTGCTAGGTGCCAAGGTGTACAGAATTCTGCTACCTCACTACAAGCAGAAGGAAACATTGAACTCAGAGCC
6_miRNA_full_repeat_x2_37	hsa-miR-193b-5p	hsa-miR-193b-5p	CATCTCGCCCTCAAAACCCCG	CATCTCGCCCTCAAAACCCCG	AAAGAGCAGAAGCAGCAGCATCTCTGTACATTTTGGAGCCAAGGGTTCAGAGACTCAGGGCATCTCGCCCTCAAAACCCCGCACCAGCATCTCGCCCTCAAAACCCCGGTGTACAGAATTCTGCTACCTCACTACAAGCAGAAGGAAACATTGAACTCAGAGCC
6_miRNA_full_repeat_x2_38	hsa-miR-362-3p	hsa-miR-362-3p	GAATCCTTGAATAGGTGTGTT	GAATCCTTGAATAGGTGTGTT	AAAGAGCAGAAGCAGCAGCATCTCTGTACATTTTGGAGCCAAGGGTTCAGAGACTCAGGGGAATCCTTGAATAGGTGTGTTCACCAGGAATCCTTGAATAGGTGTGTTGTGTACAGAATTCTGCTACCTCACTACAAGCAGAAGGAAACATTGAACTCAGAGCC
6_miRNA_full_repeat_x2_39	hsa-miR-6758-3p	hsa-miR-6758-3p	ACTGGACAGAGGAGAATGAGT	ACTGGACAGAGGAGAATGAGT	AAAGAGCAGAAGCAGCAGCATCTCTGTACATTTTGGAGCCAAGGGTTCAGAGACTCAGGGACTGGACAGAGGAGAATGAGTCACCAGACTGGACAGAGGAGAATGAGTGTGTACAGAATTCTGCTACCTCACTACAAGCAGAAGGAAACATTGAACTCAGAGCC
6_miRNA_full_repeat_x2_40	hsa-miR-3180-3p	hsa-miR-3180-3p	GCCTCCGGAAGCTCCGCCCCA	GCCTCCGGAAGCTCCGCCCCA	AAAGAGCAGAAGCAGCAGCATCTCTGTACATTTTGGAGCCAAGGGTTCAGAGACTCAGGGGCCTCCGGAAGCTCCGCCCCACACCAGGCCTCCGGAAGCTCCGCCCCAGTGTACAGAATTCTGCTACCTCACTACAAGCAGAAGGAAACATTGAACTCAGAGCC
6_miRNA_full_repeat_x2_41	hsa-miR-128-3p	hsa-miR-128-3p	AAAGAGACCGGTTCACTGTGA	AAAGAGACCGGTTCACTGTGA	AAAGAGCAGAAGCAGCAGCATCTCTGTACATTTTGGAGCCAAGGGTTCAGAGACTCAGGGAAAGAGACCGGTTCACTGTGACACCAGAAAGAGACCGGTTCACTGTGAGTGTACAGAATTCTGCTACCTCACTACAAGCAGAAGGAAACATTGAACTCAGAGCC
6_miRNA_full_repeat_x2_42	hsa-miR-214-3p	hsa-miR-214-3p	CTGCCTGTCTGTGCCTGCTGT	CTGCCTGTCTGTGCCTGCTGT	AAAGAGCAGAAGCAGCAGCATCTCTGTACATTTTGGAGCCAAGGGTTCAGAGACTCAGGGCTGCCTGTCTGTGCCTGCTGTCACCAGCTGCCTGTCTGTGCCTGCTGTGTGTACAGAATTCTGCTACCTCACTACAAGCAGAAGGAAACATTGAACTCAGAGCC
6_miRNA_full_repeat_x2_43	hsa-miR-574-5p	hsa-miR-574-5p	ACACTCACACACACACACTCA	ACACTCACACACACACACTCA	AAAGAGCAGAAGCAGCAGCATCTCTGTACATTTTGGAGCCAAGGGTTCAGAGACTCAGGGACACTCACACACACACACTCACACCAGACACTCACACACACACACTCAGTGTACAGAATTCTGCTACCTCACTACAAGCAGAAGGAAACATTGAACTCAGAGCC
6_miRNA_full_repeat_x2_44	hsa-miR-301a-3p	hsa-miR-301a-3p	TTTGACAATACTATTGCACTG	TTTGACAATACTATTGCACTG	AAAGAGCAGAAGCAGCAGCATCTCTGTACATTTTGGAGCCAAGGGTTCAGAGACTCAGGGTTTGACAATACTATTGCACTGCACCAGTTTGACAATACTATTGCACTGGTGTACAGAATTCTGCTACCTCACTACAAGCAGAAGGAAACATTGAACTCAGAGCC
6_miRNA_full_repeat_x2_45	hsa-miR-582-5p	hsa-miR-582-5p	TAACTGGTTGAACAACTGTAA	TAACTGGTTGAACAACTGTAA	AAAGAGCAGAAGCAGCAGCATCTCTGTACATTTTGGAGCCAAGGGTTCAGAGACTCAGGGTAACTGGTTGAACAACTGTAACACCAGTAACTGGTTGAACAACTGTAAGTGTACAGAATTCTGCTACCTCACTACAAGCAGAAGGAAACATTGAACTCAGAGCC
6_miRNA_full_repeat_x2_46	hsa-miR-197-3p	hsa-miR-197-3p	CTGGGTGGAGAAGGTGGTGAA	CTGGGTGGAGAAGGTGGTGAA	AAAGAGCAGAAGCAGCAGCATCTCTGTACATTTTGGAGCCAAGGGTTCAGAGACTCAGGGCTGGGTGGAGAAGGTGGTGAACACCAGCTGGGTGGAGAAGGTGGTGAAGTGTACAGAATTCTGCTACCTCACTACAAGCAGAAGGAAACATTGAACTCAGAGCC
6_miRNA_full_repeat_x2_47	hsa-miR-425-5p	hsa-miR-425-5p	AACGGGAGTGATCGTGTCATT	AACGGGAGTGATCGTGTCATT	AAAGAGCAGAAGCAGCAGCATCTCTGTACATTTTGGAGCCAAGGGTTCAGAGACTCAGGGAACGGGAGTGATCGTGTCATTCACCAGAACGGGAGTGATCGTGTCATTGTGTACAGAATTCTGCTACCTCACTACAAGCAGAAGGAAACATTGAACTCAGAGCC
6_miRNA_full_repeat_x2_48	hsa-miR-374a-5p	hsa-miR-374a-5p	ACTTATCAGGTTGTATTATAA	ACTTATCAGGTTGTATTATAA	AAAGAGCAGAAGCAGCAGCATCTCTGTACATTTTGGAGCCAAGGGTTCAGAGACTCAGGGACTTATCAGGTTGTATTATAACACCAGACTTATCAGGTTGTATTATAAGTGTACAGAATTCTGCTACCTCACTACAAGCAGAAGGAAACATTGAACTCAGAGCC
6_miRNA_full_repeat_x2_49	hsa-miR-17-3p	hsa-miR-17-3p	TACAAGTGCCTTCACTGCAGT	TACAAGTGCCTTCACTGCAGT	AAAGAGCAGAAGCAGCAGCATCTCTGTACATTTTGGAGCCAAGGGTTCAGAGACTCAGGGTACAAGTGCCTTCACTGCAGTCACCAGTACAAGTGCCTTCACTGCAGTGTGTACAGAATTCTGCTACCTCACTACAAGCAGAAGGAAACATTGAACTCAGAGCC
6_miRNA_full_repeat_x2_50	hsa-miR-9-3p	hsa-miR-9-3p	CTTTCGGTTATCTAGCTTTAT	CTTTCGGTTATCTAGCTTTAT	AAAGAGCAGAAGCAGCAGCATCTCTGTACATTTTGGAGCCAAGGGTTCAGAGACTCAGGGCTTTCGGTTATCTAGCTTTATCACCAGCTTTCGGTTATCTAGCTTTATCTGTACAGAATTCTGCTACCTCACTACAAGCAGAAGGAAACATTGAACTCAGAGCC
6_miRNA_full_repeat_x2_51	hsa-miR-186-5p	hsa-miR-186-5p	GCCCAAAAGGAGAATTCTTTG	GCCCAAAAGGAGAATTCTTTG	AAAGAGCAGAAGCAGCAGCATCTCTGTACATTTTGGAGCCAAGGGTTCAGAGACTCAGGGGCCCAAAAGGAGAATTCTTTGCACCAGGCCCAAAAGGAGAATTCTTTGGTGTACAGAATTCTGCTACCTCACTACAAGCAGAAGGAAACATTGAACTCAGAGCC
6_miRNA_full_repeat_x2_52	hsa-miR-199a-5p	hsa-miR-199a-5p	ACAGGTAGTCTGAACACTGGG	ACAGGTAGTCTGAACACTGGG	AAAGAGCAGAAGCAGCAGCATCTCTGTACATTTTGGAGCCAAGGGTTCAGAGACTCAGGGACAGGTAGTCTGAACACTGGGCACCAGACAGGTAGTCTGAACACTGGGGTGTACAGAATTCTGCTACCTCACTACAAGCAGAAGGAAACATTGAACTCAGAGCC
6_miRNA_full_repeat_x2_53	hsa-miR-532-5p	hsa-miR-532-5p	CGGTCCTACACTCAAGGCATG	CGGTCCTACACTCAAGGCATG	AAAGAGCAGAAGCAGCAGCATCTCTGTACATTTTGGAGCCAAGGGTTCAGAGACTCAGGGCGGTCCTACACTCAAGGCATGCACCAGCGGTCCTACACTCAAGGCATGGTGTACAGAATTCTGCTACCTCACTACAAGCAGAAGGAAACATTGAACTCAGAGCC
6_miRNA_full_repeat_x2_54	hsa-miR-145-5p	hsa-miR-145-5p	GGATTCCTGGGAAAACTGGAC	GGATTCCTGGGAAAACTGGAC	AAAGAGCAGAAGCAGCAGCATCTCTGTACATTTTGGAGCCAAGGGTTCAGAGACTCAGGGGGATTCCTGGGAAAACTGGACCACCAGGGATTCCTGGGAAAACTGGACGTGTACAGAATTCTGCTACCTCACTACAAGCAGAAGGAAACATTGAACTCAGAGCC
6_miRNA_full_repeat_x2_55	hsa-miR-342-3p	hsa-miR-342-3p	GGGTGCGATTTCTGTGTGAGA	GGGTGCGATTTCTGTGTGAGA	AAAGAGCAGAAGCAGCAGCATCTCTGTACATTTTGGAGCCAAGGGTTCAGAGACTCAGGGGGGTGCGATTTCTGTGTGAGACACCAGGGGTGCGATTTCTGTGTGAGAGTGTACAGAATTCTGCTACCTCACTACAAGCAGAAGGAAACATTGAACTCAGAGCC
6_miRNA_full_repeat_x2_56	hsa-miR-340-5p	hsa-miR-340-5p	ATCAGTCTCATTGCTTTATAA	ATCAGTCTCATTGCTTTATAA	AAAGAGCAGAAGCAGCAGCATCTCTGTACATTTTGGAGCCAAGGGTTCAGAGACTCAGGGATCAGTCTCATTGCTTTATAACACCAGATCAGTCTCATTGCTTTATAAGTGTACAGAATTCTGCTACCTCACTACAAGCAGAAGGAAACATTGAACTCAGAGCC
6_miRNA_full_repeat_x2_57	hsa-miR-551b-3p	hsa-miR-551b-3p	CTGAAACCAAGTATGGGTCGC	CTGAAACCAAGTATGGGTCGC	AAAGAGCAGAAGCAGCAGCATCTCTGTACATTTTGGAGCCAAGGGTTCAGAGACTCAGGGCTGAAACCAAGTATGGGTCGCCACCAGCTGAAACCAAGTATGGGTCGCGTGTACAGAATTCTGCTACCTCACTACAAGCAGAAGGAAACATTGAACTCAGAGCC
6_miRNA_full_repeat_x2_58	hsa-miR-574-3p	hsa-miR-574-3p	GTGGGTGTGTGCATGAGCGTG	GTGGGTGTGTGCATGAGCGTG	AAAGAGCAGAAGCAGCAGCATCTCTGTACATTTTGGAGCCAAGGGTTCAGAGACTCAGGGGTGGGTGTGTGCATGAGCGTGCACCAGGTGGGTGTGTGCATGAGCGTGGTGTACAGAATTCTGCTACCTCACTACAAGCAGAAGGAAACATTGAACTCAGAGCC
6_miRNA_full_repeat_x2_59	hsa-miR-205-3p	hsa-miR-205-3p	GAACTTCACTCCACTGAAATC	GAACTTCACTCCACTGAAATC	AAAGAGCAGAAGCAGCAGCATCTCTGTACATTTTGGAGCCAAGGGTTCAGAGACTCAGGGGAACTTCACTCCACTGAAATCCACCAGGAACTTCACTCCACTGAAATCGTGTACAGAATTCTGCTACCTCACTACAAGCAGAAGGAAACATTGAACTCAGAGCC
6_miRNA_full_repeat_x2_60	hsa-miR-324-5p	hsa-miR-324-5p	ACCAATGCCCTAGGGGATGCG	ACCAATGCCCTAGGGGATGCG	AAAGAGCAGAAGCAGCAGCATCTCTGTACATTTTGGAGCCAAGGGTTCAGAGACTCAGGACCAATGCCCTAGGGGATGCGACACCAACCAATGCCCTAGGGGATGCGTGTGTACAGAATTCTGCTACCTCACTACAAGCAGAAGGAAACATTGAACTCAGAGCC
6_miRNA_full_repeat_x2_61	hsa-miR-124-3p	hsa-miR-124-3p	TGGCATTCACCGCGTGCCTTA	TGGCATTCACCGCGTGCCTTA	AAAGAGCAGAAGCAGCAGCATCTCTGTACATTTTGGAGCCAAGGGTTCAGAGACTCAGGGTGGCATTCACCGCGTGCCTTACACCAGTGGCATTCACCGCGTGCCTTAGTGTACAGAATTCTGCTACCTCACTACAAGCAGAAGGAAACATTGAACTCAGAGCC
6_miRNA_full_repeat_x2_62	hsa-miR-937-5p	hsa-miR-937-5p	ACCAGCCCCACCCTGACTCAC	ACCAGCCCCACCCTGACTCAC	AAAGAGCAGAAGCAGCAGCATCTCTGTACATTTTGGAGCCAAGGGTTCAGAGACTCAGGGACCAGCCCCACCCTGACTCACCACCAGACCAGCCCCACCCTGACTCACGTGTACAGAATTCTGCTACCTCACTACAAGCAGAAGGAAACATTGAACTCAGAGCC
6_miRNA_full_repeat_x2_63	hsa-miR-224-5p	hsa-miR-224-5p	ACGGAACCACTAGTGACTTGA	ACGGAACCACTAGTGACTTGA	AAAGAGCAGAAGCAGCAGCATCTCTGTACATTTTGGAGCCAAGGGTTCAGAGACTCAGGGACGGAACCACTAGTGACTTGACACCAGACGGAACCACTAGTGACTTGAGTGTACAGAATTCTGCTACCTCACTACAAGCAGAAGGAAACATTGAACTCAGAGCC
6_miRNA_full_repeat_x2_64	hsa-miR-146a-5p	hsa-miR-146a-5p	ACCCATGGAATTCAGTTCTCA	ACCCATGGAATTCAGTTCTCA	AAAGAGCAGAAGCAGCAGCATCTCTGTACATTTTGGAGCCAAGGGTTCAGAGACTCAGGACCCATGGAATTCAGTTCTCAACACCAACCCATGGAATTCAGTTCTCACGTGTACAGAATTCTGCTACCTCACTACAAGCAGAAGGAAACATTGAACTCAGAGCC
6_miRNA_full_repeat_x2_65	hsa-miR-590-5p	hsa-miR-590-5p	TGCACTTTTATGAATAAGCTC	TGCACTTTTATGAATAAGCTC	AAAGAGCAGAAGCAGCAGCATCTCTGTACATTTTGGAGCCAAGGGTTCAGAGACTCAGGGTGCACTTTTATGAATAAGCTCCACCAGTGCACTTTTATGAATAAGCTCGTGTACAGAATTCTGCTACCTCACTACAAGCAGAAGGAAACATTGAACTCAGAGCC
6_miRNA_full_repeat_x2_66	hsa-miR-660-5p	hsa-miR-660-5p	AACTCCGATATGCAATGGGTA	AACTCCGATATGCAATGGGTA	AAAGAGCAGAAGCAGCAGCATCTCTGTACATTTTGGAGCCAAGGGTTCAGAGACTCAGGGAACTCCGATATGCAATGGGTACACCAGAACTCCGATATGCAATGGGTAGTGTACAGAATTCTGCTACCTCACTACAAGCAGAAGGAAACATTGAACTCAGAGCC
6_miRNA_full_repeat_x2_67	hsa-miR-518c-5p	hsa-miR-518c-5p	GAAAGTGCTTCCCTCCAGAGA	GAAAGTGCTTCCCTCCAGAGA	AAAGAGCAGAAGCAGCAGCATCTCTGTACATTTTGGAGCCAAGGGTTCAGAGACTCAGGGGAAAGTGCTTCCCTCCAGAGACACCAGGAAAGTGCTTCCCTCCAGAGAGTGTACAGAATTCTGCTACCTCACTACAAGCAGAAGGAAACATTGAACTCAGAGCC
6_miRNA_full_repeat_x2_68	hsa-miR-664b-3p	hsa-miR-664b-3p	GTAGGCTGGGAGGCAAATGAA	GTAGGCTGGGAGGCAAATGAA	AAAGAGCAGAAGCAGCAGCATCTCTGTACATTTTGGAGCCAAGGGTTCAGAGACTCAGGGTAGGCTGGGAGGCAAATGAAACACCAGTAGGCTGGGAGGCAAATGAACGTGTACAGAATTCTGCTACCTCACTACAAGCAGAAGGAAACATTGAACTCAGAGCC
6_miRNA_full_repeat_x2_69	hsa-miR-423-5p	hsa-miR-423-5p	AGTCTCGCTCTCTGCCCCTCA	AGTCTCGCTCTCTGCCCCTCA	AAAGAGCAGAAGCAGCAGCATCTCTGTACATTTTGGAGCCAAGGGTTCAGAGACTCAGGGAGTCTCGCTCTCTGCCCCTCACACCAGAGTCTCGCTCTCTGCCCCTCAGTGTACAGAATTCTGCTACCTCACTACAAGCAGAAGGAAACATTGAACTCAGAGCC
6_miRNA_full_repeat_x2_70	hsa-miR-125a-3p	hsa-miR-125a-3p	GCTCCCAAGAACCTCACCTGT	GCTCCCAAGAACCTCACCTGT	AAAGAGCAGAAGCAGCAGCATCTCTGTACATTTTGGAGCCAAGGGTTCAGAGACTCAGGGGCTCCCAAGAACCTCACCTGTCACCAGGCTCCCAAGAACCTCACCTGTGTGTACAGAATTCTGCTACCTCACTACAAGCAGAAGGAAACATTGAACTCAGAGCC
6_miRNA_full_repeat_x2_71	hsa-miR-361-5p	hsa-miR-361-5p	TACCCCTGGAGATTCTGATAA	TACCCCTGGAGATTCTGATAA	AAAGAGCAGAAGCAGCAGCATCTCTGTACATTTTGGAGCCAAGGGTTCAGAGACTCAGGGTACCCCTGGAGATTCTGATAACACCAGTACCCCTGGAGATTCTGATAAGTGTACAGAATTCTGCTACCTCACTACAAGCAGAAGGAAACATTGAACTCAGAGCC
6_miRNA_full_repeat_x2_72	hsa-miR-140-3p	hsa-miR-140-3p	CCGTGGTTCTACCCTGTGGTA	CCGTGGTTCTACCCTGTGGTA	AAAGAGCAGAAGCAGCAGCATCTCTGTACATTTTGGAGCCAAGGGTTCAGAGACTCAGGGCCGTGGTTCTACCCTGTGGTACACCAGCCGTGGTTCTACCCTGTGGTAGTGTACAGAATTCTGCTACCTCACTACAAGCAGAAGGAAACATTGAACTCAGAGCC
6_miRNA_full_repeat_x2_73	hsa-miR-6791-5p	hsa-miR-6791-5p	CCGCCTGCCCAGCCCCAGGGG	CCGCCTGCCCAGCCCCAGGGG	AAAGAGCAGAAGCAGCAGCATCTCTGTACATTTTGGAGCCAAGGGTTCAGAGACTCAGGGCCGCCTGCCCAGCCCCAGGGGCACCAGCCGCCTGCCCAGCCCCAGGGGGTGTACAGAATTCTGCTACCTCACTACAAGCAGAAGGAAACATTGAACTCAGAGCC
6_miRNA_full_repeat_x2_74	hsa-miR-222-3p	hsa-miR-222-3p	ACCCAGTAGCCAGATGTAGCT	ACCCAGTAGCCAGATGTAGCT	AAAGAGCAGAAGCAGCAGCATCTCTGTACATTTTGGAGCCAAGGGTTCAGAGACTCAGGACCCAGTAGCCAGATGTAGCTACACCAACCCAGTAGCCAGATGTAGCTTGTGTACAGAATTCTGCTACCTCACTACAAGCAGAAGGAAACATTGAACTCAGAGCC
6_miRNA_full_repeat_x2_75	hsa-miR-4746-3p	hsa-miR-4746-3p	TCGGCCCGCAGGAGCACCGCT	TCGGCCCGCAGGAGCACCGCT	AAAGAGCAGAAGCAGCAGCATCTCTGTACATTTTGGAGCCAAGGGTTCAGAGACTCAGGGTCGGCCCGCAGGAGCACCGCTCACCAGTCGGCCCGCAGGAGCACCGCTGTGTACAGAATTCTGCTACCTCACTACAAGCAGAAGGAAACATTGAACTCAGAGCC
6_miRNA_full_repeat_x2_76	hsa-miR-101-3p	hsa-miR-101-3p	TTCAGTTATCACAGTACTGTA	TTCAGTTATCACAGTACTGTA	AAAGAGCAGAAGCAGCAGCATCTCTGTACATTTTGGAGCCAAGGGTTCAGAGACTCAGGGTTCAGTTATCACAGTACTGTACACCAGTTCAGTTATCACAGTACTGTAGTGTACAGAATTCTGCTACCTCACTACAAGCAGAAGGAAACATTGAACTCAGAGCC
6_miRNA_full_repeat_x2_77	hsa-miR-3663-3p	hsa-miR-3663-3p	GCCCGGCCTGTGTGGTGCTCA	GCCCGGCCTGTGTGGTGCTCA	AAAGAGCAGAAGCAGCAGCATCTCTGTACATTTTGGAGCCAAGGGTTCAGAGACTCAGGGGCCCGGCCTGTGTGGTGCTCACACCAGGCCCGGCCTGTGTGGTGCTCAGTGTACAGAATTCTGCTACCTCACTACAAGCAGAAGGAAACATTGAACTCAGAGCC
6_miRNA_full_repeat_x2_78	hsa-miR-625-5p	hsa-miR-625-5p	GGACTATAGAACTTTCCCCCT	GGACTATAGAACTTTCCCCCT	AAAGAGCAGAAGCAGCAGCATCTCTGTACATTTTGGAGCCAAGGGTTCAGAGACTCAGGGGGACTATAGAACTTTCCCCCTCACCAGGGACTATAGAACTTTCCCCCTGTGTACAGAATTCTGCTACCTCACTACAAGCAGAAGGAAACATTGAACTCAGAGCC
6_miRNA_full_repeat_x2_79	hsa-miR-203a-3p	hsa-miR-203a-3p	TAGTGGTCCTAAACATTTCAC	TAGTGGTCCTAAACATTTCAC	AAAGAGCAGAAGCAGCAGCATCTCTGTACATTTTGGAGCCAAGGGTTCAGAGACTCAGGGTAGTGGTCCTAAACATTTCACCACCAGTAGTGGTCCTAAACATTTCACGTGTACAGAATTCTGCTACCTCACTACAAGCAGAAGGAAACATTGAACTCAGAGCC
6_miRNA_full_repeat_x2_80	hsa-miR-378a-3p	hsa-miR-378a-3p	CCTTCTGACTCCAAGTCCAGT	CCTTCTGACTCCAAGTCCAGT	AAAGAGCAGAAGCAGCAGCATCTCTGTACATTTTGGAGCCAAGGGTTCAGAGACTCAGGGCCTTCTGACTCCAAGTCCAGTCACCAGCCTTCTGACTCCAAGTCCAGTGTGTACAGAATTCTGCTACCTCACTACAAGCAGAAGGAAACATTGAACTCAGAGCC
6_miRNA_full_repeat_x2_81	hsa-miR-320a-3p	hsa-miR-320a-3p	CGCCCTCTCAACCCAGCTTTT	CGCCCTCTCAACCCAGCTTTT	AAAGAGCAGAAGCAGCAGCATCTCTGTACATTTTGGAGCCAAGGGTTCAGAGACTCAGGGCGCCCTCTCAACCCAGCTTTTCACCAGCGCCCTCTCAACCCAGCTTTTGTGTACAGAATTCTGCTACCTCACTACAAGCAGAAGGAAACATTGAACTCAGAGCC
6_miRNA_full_repeat_x2_82	hsa-miR-210-3p	hsa-miR-210-3p	CAGCCGCTGTCACACGCACAG	CAGCCGCTGTCACACGCACAG	AAAGAGCAGAAGCAGCAGCATCTCTGTACATTTTGGAGCCAAGGGTTCAGAGACTCAGGGCAGCCGCTGTCACACGCACAGCACCAGCAGCCGCTGTCACACGCACAGGTGTACAGAATTCTGCTACCTCACTACAAGCAGAAGGAAACATTGAACTCAGAGCC
6_miRNA_full_repeat_x2_83	hsa-miR-629-3p	hsa-miR-629-3p	CTGGGCTTACGTTGGGAGAAC	CTGGGCTTACGTTGGGAGAAC	AAAGAGCAGAAGCAGCAGCATCTCTGTACATTTTGGAGCCAAGGGTTCAGAGACTCAGGGCTGGGCTTACGTTGGGAGAACCACCAGCTGGGCTTACGTTGGGAGAACGTGTACAGAATTCTGCTACCTCACTACAAGCAGAAGGAAACATTGAACTCAGAGCC
6_miRNA_full_repeat_x2_84	hsa-miR-185-5p	hsa-miR-185-5p	CAGGAACTGCCTTTCTCTCCA	CAGGAACTGCCTTTCTCTCCA	AAAGAGCAGAAGCAGCAGCATCTCTGTACATTTTGGAGCCAAGGGTTCAGAGACTCAGGGCAGGAACTGCCTTTCTCTCCACACCAGCAGGAACTGCCTTTCTCTCCAGTGTACAGAATTCTGCTACCTCACTACAAGCAGAAGGAAACATTGAACTCAGAGCC
6_miRNA_full_repeat_x2_85	hsa-miR-135b-5p	hsa-miR-135b-5p	ACATAGGAATGAAAAGCCATA	ACATAGGAATGAAAAGCCATA	AAAGAGCAGAAGCAGCAGCATCTCTGTACATTTTGGAGCCAAGGGTTCAGAGACTCAGACATAGGAATGAAAAGCCATAGACACCACATAGGAATGAAAAGCCATACTGTGTACAGAATTCTGCTACCTCACTACAAGCAGAAGGAAACATTGAACTCAGAGCC
6_miRNA_full_repeat_x2_86	hsa-miR-452-5p	hsa-miR-452-5p	CAGTTTCCTCTGCAAACAGTT	CAGTTTCCTCTGCAAACAGTT	AAAGAGCAGAAGCAGCAGCATCTCTGTACATTTTGGAGCCAAGGGTTCAGAGACTCAGGGCAGTTTCCTCTGCAAACAGTTCACCAGCAGTTTCCTCTGCAAACAGTTGTGTACAGAATTCTGCTACCTCACTACAAGCAGAAGGAAACATTGAACTCAGAGCC
6_miRNA_full_repeat_x2_87	hsa-miR-526b-5p	hsa-miR-526b-5p	AGAAAGTGCTTCCCTCAAGAG	AGAAAGTGCTTCCCTCAAGAG	AAAGAGCAGAAGCAGCAGCATCTCTGTACATTTTGGAGCCAAGGGTTCAGAGACTCAGGGAGAAAGTGCTTCCCTCAAGAGCACCAGAGAAAGTGCTTCCCTCAAGAGGTGTACAGAATTCTGCTACCTCACTACAAGCAGAAGGAAACATTGAACTCAGAGCC
6_miRNA_full_repeat_x2_88	hsa-miR-199a-3p	hsa-miR-199a-3p	AACCAATGTGCAGACTACTGT	AACCAATGTGCAGACTACTGT	AAAGAGCAGAAGCAGCAGCATCTCTGTACATTTTGGAGCCAAGGGTTCAGAGACTCAGAACCAATGTGCAGACTACTGTGACACCAACCAATGTGCAGACTACTGTCTGTGTACAGAATTCTGCTACCTCACTACAAGCAGAAGGAAACATTGAACTCAGAGCC
6_miRNA_full_repeat_x2_89	hsa-miR-26a-5p	hsa-miR-26a-5p	GCCTATCCTGGATTACTTGAA	GCCTATCCTGGATTACTTGAA	AAAGAGCAGAAGCAGCAGCATCTCTGTACATTTTGGAGCCAAGGGTTCAGAGACTCAGGGGCCTATCCTGGATTACTTGAACACCAGGCCTATCCTGGATTACTTGAAGTGTACAGAATTCTGCTACCTCACTACAAGCAGAAGGAAACATTGAACTCAGAGCC
6_miRNA_full_repeat_x2_90	hsa-miR-642a-3p	hsa-miR-642a-3p	GTTCCCTCTCCAAATGTGTCT	GTTCCCTCTCCAAATGTGTCT	AAAGAGCAGAAGCAGCAGCATCTCTGTACATTTTGGAGCCAAGGGTTCAGAGACTCAGGGTTCCCTCTCCAAATGTGTCTACACCAGTTCCCTCTCCAAATGTGTCTTGTGTACAGAATTCTGCTACCTCACTACAAGCAGAAGGAAACATTGAACTCAGAGCC
6_miRNA_full_repeat_x2_91	hsa-miR-192-5p	hsa-miR-192-5p	GGCTGTCAATTCATAGGTCAG	GGCTGTCAATTCATAGGTCAG	AAAGAGCAGAAGCAGCAGCATCTCTGTACATTTTGGAGCCAAGGGTTCAGAGACTCAGGGGGCTGTCAATTCATAGGTCAGCACCAGGGCTGTCAATTCATAGGTCAGGTGTACAGAATTCTGCTACCTCACTACAAGCAGAAGGAAACATTGAACTCAGAGCC
6_miRNA_full_repeat_x2_92	hsa-miR-205-5p	hsa-miR-205-5p	AGACTCCGGTGGAATGAAGGA	AGACTCCGGTGGAATGAAGGA	AAAGAGCAGAAGCAGCAGCATCTCTGTACATTTTGGAGCCAAGGGTTCAGAGACTCAGGAGACTCCGGTGGAATGAAGGAACACCAAGACTCCGGTGGAATGAAGGACGTGTACAGAATTCTGCTACCTCACTACAAGCAGAAGGAAACATTGAACTCAGAGCC
6_miRNA_full_repeat_x2_93	hsa-miR-885-5p	hsa-miR-885-5p	GAGGCAGGGTAGTGTAATGGA	GAGGCAGGGTAGTGTAATGGA	AAAGAGCAGAAGCAGCAGCATCTCTGTACATTTTGGAGCCAAGGGTTCAGAGACTCAGGGAGGCAGGGTAGTGTAATGGAACACCAGAGGCAGGGTAGTGTAATGGACGTGTACAGAATTCTGCTACCTCACTACAAGCAGAAGGAAACATTGAACTCAGAGCC
6_miRNA_full_repeat_x2_94	hsa-miR-34a-5p	hsa-miR-34a-5p	CAACCAGCTAAGACACTGCCA	CAACCAGCTAAGACACTGCCA	AAAGAGCAGAAGCAGCAGCATCTCTGTACATTTTGGAGCCAAGGGTTCAGAGACTCAGGGCAACCAGCTAAGACACTGCCACACCAGCAACCAGCTAAGACACTGCCAGTGTACAGAATTCTGCTACCTCACTACAAGCAGAAGGAAACATTGAACTCAGAGCC
6_miRNA_full_repeat_x2_95	hsa-miR-363-3p	hsa-miR-363-3p	ACAGATGGATACCGTGCAATT	ACAGATGGATACCGTGCAATT	AAAGAGCAGAAGCAGCAGCATCTCTGTACATTTTGGAGCCAAGGGTTCAGAGACTCAGGACAGATGGATACCGTGCAATTACACCAACAGATGGATACCGTGCAATTTGTGTACAGAATTCTGCTACCTCACTACAAGCAGAAGGAAACATTGAACTCAGAGCC
6_miRNA_full_repeat_x2_96	hsa-miR-512-5p	hsa-miR-512-5p	AAGTGCCCTCAAGGCTGAGTG	AAGTGCCCTCAAGGCTGAGTG	AAAGAGCAGAAGCAGCAGCATCTCTGTACATTTTGGAGCCAAGGGTTCAGAGACTCAGGGAAGTGCCCTCAAGGCTGAGTGCACCAGAAGTGCCCTCAAGGCTGAGTGGTGTACAGAATTCTGCTACCTCACTACAAGCAGAAGGAAACATTGAACTCAGAGCC
6_miRNA_full_repeat_x2_97	hsa-miR-520a-5p	hsa-miR-520a-5p	AGAAAGTACTTCCCTCTGGAG	AGAAAGTACTTCCCTCTGGAG	AAAGAGCAGAAGCAGCAGCATCTCTGTACATTTTGGAGCCAAGGGTTCAGAGACTCAGGGAGAAAGTACTTCCCTCTGGAGCACCAGAGAAAGTACTTCCCTCTGGAGGTGTACAGAATTCTGCTACCTCACTACAAGCAGAAGGAAACATTGAACTCAGAGCC
6_miRNA_full_repeat_x2_98	hsa-miR-302a-5p	hsa-miR-302a-5p	CAAGTACATCCACGTTTAAGT	CAAGTACATCCACGTTTAAGT	AAAGAGCAGAAGCAGCAGCATCTCTGTACATTTTGGAGCCAAGGGTTCAGAGACTCAGGGCAAGTACATCCACGTTTAAGTCACCAGCAAGTACATCCACGTTTAAGTGTGTACAGAATTCTGCTACCTCACTACAAGCAGAAGGAAACATTGAACTCAGAGCC
6_miRNA_full_repeat_x2_99	hsa-miR-221-3p	hsa-miR-221-3p	AACCCAGCAGACAATGTAGCT	AACCCAGCAGACAATGTAGCT	AAAGAGCAGAAGCAGCAGCATCTCTGTACATTTTGGAGCCAAGGGTTCAGAGACTCAGGAACCCAGCAGACAATGTAGCTACACCAAACCCAGCAGACAATGTAGCTTGTGTACAGAATTCTGCTACCTCACTACAAGCAGAAGGAAACATTGAACTCAGAGCC
6_miRNA_full_repeat_x2_100	hsa-miR-218-5p	hsa-miR-218-5p	ACATGGTTAGATCAAGCACAA	ACATGGTTAGATCAAGCACAA	AAAGAGCAGAAGCAGCAGCATCTCTGTACATTTTGGAGCCAAGGGTTCAGAGACTCAGACATGGTTAGATCAAGCACAAGACACCACATGGTTAGATCAAGCACAACTGTGTACAGAATTCTGCTACCTCACTACAAGCAGAAGGAAACATTGAACTCAGAGCC
