## Supplementary material for "MicroRNA-directed control of complex mRNA stability patterns across cell types": Design of Library 2: 7_miRNA_full_repeat_x3.csv

	miRNA1	miRNA2	miRNA3	target1	target2	target3	seq
7_miRNA_full_repeat_x3_1	hsa-miR-31-3p	hsa-miR-31-3p	hsa-miR-31-3p	TGGCAATATGTTGGCATAGCA	TGGCAATATGTTGGCATAGCA	TGGCAATATGTTGGCATAGCA	AAAGAGCAGAAGCAGCAGCATCTCTGTACATTTTGGAGCCAAGGTGGCAATATGTTGGCATAGCAGCACTTTGGCAATATGTTGGCATAGCACCTGGTTGGCAATATGTTGGCATAGCATCTGCTACCTCACTACAAGCAGAAGGAAACATTGAACTCAGAGCC
7_miRNA_full_repeat_x3_2	hsa-miR-20a-5p	hsa-miR-20a-5p	hsa-miR-20a-5p	ACCTGCACTATAAGCACTTTA	ACCTGCACTATAAGCACTTTA	ACCTGCACTATAAGCACTTTA	AAAGAGCAGAAGCAGCAGCATCTCTGTACATTTTGGAGCCAAGGGACCTGCACTATAAGCACTTTACACTTAACCTGCACTATAAGCACTTTACTGGTAACCTGCACTATAAGCACTTTACTGCTACCTCACTACAAGCAGAAGGAAACATTGAACTCAGAGCC
7_miRNA_full_repeat_x3_3	hsa-miR-24-3p	hsa-miR-24-3p	hsa-miR-24-3p	TGTTCCTGCTGAACTGAGCCA	TGTTCCTGCTGAACTGAGCCA	TGTTCCTGCTGAACTGAGCCA	AAAGAGCAGAAGCAGCAGCATCTCTGTACATTTTGGAGCCAAGGGTGTTCCTGCTGAACTGAGCCACACTTCTGTTCCTGCTGAACTGAGCCACTGGTCTGTTCCTGCTGAACTGAGCCACTGCTACCTCACTACAAGCAGAAGGAAACATTGAACTCAGAGCC
7_miRNA_full_repeat_x3_4	hsa-miR-25-3p	hsa-miR-25-3p	hsa-miR-25-3p	CAGACCGAGACAAGTGCAATG	CAGACCGAGACAAGTGCAATG	CAGACCGAGACAAGTGCAATG	AAAGAGCAGAAGCAGCAGCATCTCTGTACATTTTGGAGCCAAGGGCAGACCGAGACAAGTGCAATGCACTTACAGACCGAGACAAGTGCAATGCTGGTACAGACCGAGACAAGTGCAATGCTGCTACCTCACTACAAGCAGAAGGAAACATTGAACTCAGAGCC
7_miRNA_full_repeat_x3_5	hsa-miR-122-5p	hsa-miR-122-5p	hsa-miR-122-5p	AAACACCATTGTCACACTCCA	AAACACCATTGTCACACTCCA	AAACACCATTGTCACACTCCA	AAAGAGCAGAAGCAGCAGCATCTCTGTACATTTTGGAGCCAAGGGAAACACCATTGTCACACTCCACACTTAAAACACCATTGTCACACTCCACTGGTAAAACACCATTGTCACACTCCACTGCTACCTCACTACAAGCAGAAGGAAACATTGAACTCAGAGCC
7_miRNA_full_repeat_x3_6	hsa-miR-16-5p	hsa-miR-16-5p	hsa-miR-16-5p	GCCAATATTTACGTGCTGCTA	GCCAATATTTACGTGCTGCTA	GCCAATATTTACGTGCTGCTA	AAAGAGCAGAAGCAGCAGCATCTCTGTACATTTTGGAGCCAAGGGGCCAATATTTACGTGCTGCTACACTTAGCCAATATTTACGTGCTGCTACTGGTAGCCAATATTTACGTGCTGCTACTGCTACCTCACTACAAGCAGAAGGAAACATTGAACTCAGAGCC
7_miRNA_full_repeat_x3_7	hsa-miR-10a-5p	hsa-miR-10a-5p	hsa-miR-10a-5p	CAAATTCGGATCTACAGGGTA	CAAATTCGGATCTACAGGGTA	CAAATTCGGATCTACAGGGTA	AAAGAGCAGAAGCAGCAGCATCTCTGTACATTTTGGAGCCAAGGGCAAATTCGGATCTACAGGGTACACTTACAAATTCGGATCTACAGGGTACTGGTACAAATTCGGATCTACAGGGTACTGCTACCTCACTACAAGCAGAAGGAAACATTGAACTCAGAGCC
7_miRNA_full_repeat_x3_8	hsa-miR-365a-3p	hsa-miR-365a-3p	hsa-miR-365a-3p	TAAGGATTTTTAGGGGCATTA	TAAGGATTTTTAGGGGCATTA	TAAGGATTTTTAGGGGCATTA	AAAGAGCAGAAGCAGCAGCATCTCTGTACATTTTGGAGCCAAGGGTAAGGATTTTTAGGGGCATTACACTTATAAGGATTTTTAGGGGCATTACTGGTATAAGGATTTTTAGGGGCATTACTGCTACCTCACTACAAGCAGAAGGAAACATTGAACTCAGAGCC
7_miRNA_full_repeat_x3_9	hsa-miR-22-3p	hsa-miR-22-3p	hsa-miR-22-3p	CAGTTCTTCAACTGGCAGCTT	CAGTTCTTCAACTGGCAGCTT	CAGTTCTTCAACTGGCAGCTT	AAAGAGCAGAAGCAGCAGCATCTCTGTACATTTTGGAGCCAAGGGCAGTTCTTCAACTGGCAGCTTCACTTACAGTTCTTCAACTGGCAGCTTCTGGTACAGTTCTTCAACTGGCAGCTTCTGCTACCTCACTACAAGCAGAAGGAAACATTGAACTCAGAGCC
7_miRNA_full_repeat_x3_10	hsa-let-7e-5p	hsa-let-7e-5p	hsa-let-7e-5p	ACTATACAACCTCCTACCTCA	ACTATACAACCTCCTACCTCA	ACTATACAACCTCCTACCTCA	AAAGAGCAGAAGCAGCAGCATCTCTGTACATTTTGGAGCCAAGGGACTATACAACCTCCTACCTCACACTTAACTATACAACCTCCTACCTCACTGGTAACTATACAACCTCCTACCTCACTGCTACCTCACTACAAGCAGAAGGAAACATTGAACTCAGAGCC
7_miRNA_full_repeat_x3_11	hsa-let-7i-5p	hsa-let-7i-5p	hsa-let-7i-5p	ACAGCACAAACTACTACCTCA	ACAGCACAAACTACTACCTCA	ACAGCACAAACTACTACCTCA	AAAGAGCAGAAGCAGCAGCATCTCTGTACATTTTGGAGCCAAGGGACAGCACAAACTACTACCTCACACTTAACAGCACAAACTACTACCTCACTGGTAACAGCACAAACTACTACCTCACTGCTACCTCACTACAAGCAGAAGGAAACATTGAACTCAGAGCC
7_miRNA_full_repeat_x3_12	hsa-miR-21-5p	hsa-miR-21-5p	hsa-miR-21-5p	CAACATCAGTCTGATAAGCTA	CAACATCAGTCTGATAAGCTA	CAACATCAGTCTGATAAGCTA	AAAGAGCAGAAGCAGCAGCATCTCTGTACATTTTGGAGCCAAGGGCAACATCAGTCTGATAAGCTACACTTACAACATCAGTCTGATAAGCTACTGGTACAACATCAGTCTGATAAGCTACTGCTACCTCACTACAAGCAGAAGGAAACATTGAACTCAGAGCC
7_miRNA_full_repeat_x3_13	hsa-let-7a-5p	hsa-let-7a-5p	hsa-let-7a-5p	ACTATACAACCTACTACCTCA	ACTATACAACCTACTACCTCA	ACTATACAACCTACTACCTCA	AAAGAGCAGAAGCAGCAGCATCTCTGTACATTTTGGAGCCAAGGGACTATACAACCTACTACCTCACACTTAACTATACAACCTACTACCTCACTGGTAACTATACAACCTACTACCTCACTGCTACCTCACTACAAGCAGAAGGAAACATTGAACTCAGAGCC
7_miRNA_full_repeat_x3_14	hsa-miR-7-5p	hsa-miR-7-5p	hsa-miR-7-5p	AACAAAATCACTAGTCTTCCA	AACAAAATCACTAGTCTTCCA	AACAAAATCACTAGTCTTCCA	AAAGAGCAGAAGCAGCAGCATCTCTGTACATTTTGGAGCCAAGGGAACAAAATCACTAGTCTTCCACACTTAAACAAAATCACTAGTCTTCCACTGGTAAACAAAATCACTAGTCTTCCACTGCTACCTCACTACAAGCAGAAGGAAACATTGAACTCAGAGCC
7_miRNA_full_repeat_x3_15	hsa-miR-107	hsa-miR-107	hsa-miR-107	ATAGCCCTGTACAATGCTGCT	ATAGCCCTGTACAATGCTGCT	ATAGCCCTGTACAATGCTGCT	AAAGAGCAGAAGCAGCAGCATCTCTGTACATTTTGGAGCCAAGGATAGCCCTGTACAATGCTGCTGCACTTATAGCCCTGTACAATGCTGCTCCTGGTATAGCCCTGTACAATGCTGCTTCTGCTACCTCACTACAAGCAGAAGGAAACATTGAACTCAGAGCC
7_miRNA_full_repeat_x3_16	hsa-miR-18a-5p	hsa-miR-18a-5p	hsa-miR-18a-5p	ATCTGCACTAGATGCACCTTA	ATCTGCACTAGATGCACCTTA	ATCTGCACTAGATGCACCTTA	AAAGAGCAGAAGCAGCAGCATCTCTGTACATTTTGGAGCCAAGATCTGCACTAGATGCACCTTAAGCACTATCTGCACTAGATGCACCTTACCCTGGATCTGCACTAGATGCACCTTATTCTGCTACCTCACTACAAGCAGAAGGAAACATTGAACTCAGAGCC
7_miRNA_full_repeat_x3_17	hsa-miR-31-5p	hsa-miR-31-5p	hsa-miR-31-5p	AGCTATGCCAGCATCTTGCCT	AGCTATGCCAGCATCTTGCCT	AGCTATGCCAGCATCTTGCCT	AAAGAGCAGAAGCAGCAGCATCTCTGTACATTTTGGAGCCAAGGAGCTATGCCAGCATCTTGCCTGCACTTAGCTATGCCAGCATCTTGCCTCCTGGTAGCTATGCCAGCATCTTGCCTTCTGCTACCTCACTACAAGCAGAAGGAAACATTGAACTCAGAGCC
7_miRNA_full_repeat_x3_18	hsa-miR-19b-3p	hsa-miR-19b-3p	hsa-miR-19b-3p	AGTTTTGCATGGATTTGCACA	AGTTTTGCATGGATTTGCACA	AGTTTTGCATGGATTTGCACA	AAAGAGCAGAAGCAGCAGCATCTCTGTACATTTTGGAGCCAAGAGTTTTGCATGGATTTGCACAAGCACTAGTTTTGCATGGATTTGCACACCCTGGAGTTTTGCATGGATTTGCACATTCTGCTACCTCACTACAAGCAGAAGGAAACATTGAACTCAGAGCC
7_miRNA_full_repeat_x3_19	hsa-let-7c-5p	hsa-let-7c-5p	hsa-let-7c-5p	ACCATACAACCTACTACCTCA	ACCATACAACCTACTACCTCA	ACCATACAACCTACTACCTCA	AAAGAGCAGAAGCAGCAGCATCTCTGTACATTTTGGAGCCAAGGGACCATACAACCTACTACCTCACACTTAACCATACAACCTACTACCTCACTGGTAACCATACAACCTACTACCTCACTGCTACCTCACTACAAGCAGAAGGAAACATTGAACTCAGAGCC
7_miRNA_full_repeat_x3_20	hsa-let-7d-5p	hsa-let-7d-5p	hsa-let-7d-5p	ACTATGCAACCTACTACCTCT	ACTATGCAACCTACTACCTCT	ACTATGCAACCTACTACCTCT	AAAGAGCAGAAGCAGCAGCATCTCTGTACATTTTGGAGCCAAGGGACTATGCAACCTACTACCTCTCACTTAACTATGCAACCTACTACCTCTCTGGTAACTATGCAACCTACTACCTCTCTGCTACCTCACTACAAGCAGAAGGAAACATTGAACTCAGAGCC
7_miRNA_full_repeat_x3_21	hsa-miR-23a-3p	hsa-miR-23a-3p	hsa-miR-23a-3p	GGAAATCCCTGGCAATGTGAT	GGAAATCCCTGGCAATGTGAT	GGAAATCCCTGGCAATGTGAT	AAAGAGCAGAAGCAGCAGCATCTCTGTACATTTTGGAGCCAAGGGAAATCCCTGGCAATGTGATAGCACTGGAAATCCCTGGCAATGTGATCCCTGGGGAAATCCCTGGCAATGTGATTTCTGCTACCTCACTACAAGCAGAAGGAAACATTGAACTCAGAGCC
7_miRNA_full_repeat_x3_22	hsa-let-7g-5p	hsa-let-7g-5p	hsa-let-7g-5p	ACTGTACAAACTACTACCTCA	ACTGTACAAACTACTACCTCA	ACTGTACAAACTACTACCTCA	AAAGAGCAGAAGCAGCAGCATCTCTGTACATTTTGGAGCCAAGGGACTGTACAAACTACTACCTCACACTTAACTGTACAAACTACTACCTCACTGGTAACTGTACAAACTACTACCTCACTGCTACCTCACTACAAGCAGAAGGAAACATTGAACTCAGAGCC
7_miRNA_full_repeat_x3_23	hsa-miR-141-3p	hsa-miR-141-3p	hsa-miR-141-3p	CATCTTTACCAGACAGTGTTA	CATCTTTACCAGACAGTGTTA	CATCTTTACCAGACAGTGTTA	AAAGAGCAGAAGCAGCAGCATCTCTGTACATTTTGGAGCCAAGGGCATCTTTACCAGACAGTGTTACACTTACATCTTTACCAGACAGTGTTACTGGTACATCTTTACCAGACAGTGTTACTGCTACCTCACTACAAGCAGAAGGAAACATTGAACTCAGAGCC
7_miRNA_full_repeat_x3_24	hsa-let-7b-5p	hsa-let-7b-5p	hsa-let-7b-5p	ACCACACAACCTACTACCTCA	ACCACACAACCTACTACCTCA	ACCACACAACCTACTACCTCA	AAAGAGCAGAAGCAGCAGCATCTCTGTACATTTTGGAGCCAAGGGACCACACAACCTACTACCTCACACTTAACCACACAACCTACTACCTCACTGGTAACCACACAACCTACTACCTCACTGCTACCTCACTACAAGCAGAAGGAAACATTGAACTCAGAGCC
7_miRNA_full_repeat_x3_25	hsa-let-7f-5p	hsa-let-7f-5p	hsa-let-7f-5p	ACTATACAATCTACTACCTCA	ACTATACAATCTACTACCTCA	ACTATACAATCTACTACCTCA	AAAGAGCAGAAGCAGCAGCATCTCTGTACATTTTGGAGCCAAGGGACTATACAATCTACTACCTCACACTTAACTATACAATCTACTACCTCACTGGTAACTATACAATCTACTACCTCACTGCTACCTCACTACAAGCAGAAGGAAACATTGAACTCAGAGCC
7_miRNA_full_repeat_x3_26	hsa-miR-766-5p	hsa-miR-766-5p	hsa-miR-766-5p	AGACCAGCACCAATTCCTCCT	AGACCAGCACCAATTCCTCCT	AGACCAGCACCAATTCCTCCT	AAAGAGCAGAAGCAGCAGCATCTCTGTACATTTTGGAGCCAAGGCAGACCAGCACCAATTCCTCCTCACTTAAGACCAGCACCAATTCCTCCTCTGGTAAGACCAGCACCAATTCCTCCTCTGCTACCTCACTACAAGCAGAAGGAAACATTGAACTCAGAGCC
7_miRNA_full_repeat_x3_27	hsa-miR-6802-3p	hsa-miR-6802-3p	hsa-miR-6802-3p	TGCTTAGGTGAGAGGGGTGAA	TGCTTAGGTGAGAGGGGTGAA	TGCTTAGGTGAGAGGGGTGAA	AAAGAGCAGAAGCAGCAGCATCTCTGTACATTTTGGAGCCAAGGGTGCTTAGGTGAGAGGGGTGAACACTTCTGCTTAGGTGAGAGGGGTGAACTGGTCTGCTTAGGTGAGAGGGGTGAACTGCTACCTCACTACAAGCAGAAGGAAACATTGAACTCAGAGCC
7_miRNA_full_repeat_x3_28	hsa-miR-1185-5p	hsa-miR-1185-5p	hsa-miR-1185-5p	AACATACAAAGGGTATCCTCT	AACATACAAAGGGTATCCTCT	AACATACAAAGGGTATCCTCT	AAAGAGCAGAAGCAGCAGCATCTCTGTACATTTTGGAGCCAAGGGAACATACAAAGGGTATCCTCTCACTTAAACATACAAAGGGTATCCTCTCTGGTAAACATACAAAGGGTATCCTCTCTGCTACCTCACTACAAGCAGAAGGAAACATTGAACTCAGAGCC
7_miRNA_full_repeat_x3_29	hsa-let-7g-3p	hsa-let-7g-3p	hsa-let-7g-3p	GCAAGGCAGTGGCCTGTACAG	GCAAGGCAGTGGCCTGTACAG	GCAAGGCAGTGGCCTGTACAG	AAAGAGCAGAAGCAGCAGCATCTCTGTACATTTTGGAGCCAAGGGGCAAGGCAGTGGCCTGTACAGCACTTAGCAAGGCAGTGGCCTGTACAGCTGGTAGCAAGGCAGTGGCCTGTACAGCTGCTACCTCACTACAAGCAGAAGGAAACATTGAACTCAGAGCC
7_miRNA_full_repeat_x3_30	hsa-miR-3065-3p	hsa-miR-3065-3p	hsa-miR-3065-3p	CCAACAATATCCTGGTGCTGA	CCAACAATATCCTGGTGCTGA	CCAACAATATCCTGGTGCTGA	AAAGAGCAGAAGCAGCAGCATCTCTGTACATTTTGGAGCCAAGGGCCAACAATATCCTGGTGCTGACACTTACCAACAATATCCTGGTGCTGACTGGTACCAACAATATCCTGGTGCTGACTGCTACCTCACTACAAGCAGAAGGAAACATTGAACTCAGAGCC
7_miRNA_full_repeat_x3_31	hsa-miR-135a-3p	hsa-miR-135a-3p	hsa-miR-135a-3p	GCCACGGCTCCAATCCCTATA	GCCACGGCTCCAATCCCTATA	GCCACGGCTCCAATCCCTATA	AAAGAGCAGAAGCAGCAGCATCTCTGTACATTTTGGAGCCAAGGGGCCACGGCTCCAATCCCTATACACTTAGCCACGGCTCCAATCCCTATACTGGTAGCCACGGCTCCAATCCCTATACTGCTACCTCACTACAAGCAGAAGGAAACATTGAACTCAGAGCC
7_miRNA_full_repeat_x3_32	hsa-miR-3064-3p	hsa-miR-3064-3p	hsa-miR-3064-3p	TAAGGTGTTGCAGTGTGGCAA	TAAGGTGTTGCAGTGTGGCAA	TAAGGTGTTGCAGTGTGGCAA	AAAGAGCAGAAGCAGCAGCATCTCTGTACATTTTGGAGCCAAGGGTAAGGTGTTGCAGTGTGGCAACACTTATAAGGTGTTGCAGTGTGGCAACTGGTATAAGGTGTTGCAGTGTGGCAACTGCTACCTCACTACAAGCAGAAGGAAACATTGAACTCAGAGCC
7_miRNA_full_repeat_x3_33	hsa-miR-3200-3p	hsa-miR-3200-3p	hsa-miR-3200-3p	AGACCTGAGTAGCGCAAGGTG	AGACCTGAGTAGCGCAAGGTG	AGACCTGAGTAGCGCAAGGTG	AAAGAGCAGAAGCAGCAGCATCTCTGTACATTTTGGAGCCAAGGCAGACCTGAGTAGCGCAAGGTGCACTTAAGACCTGAGTAGCGCAAGGTGCTGGTAAGACCTGAGTAGCGCAAGGTGCTGCTACCTCACTACAAGCAGAAGGAAACATTGAACTCAGAGCC
7_miRNA_full_repeat_x3_34	hsa-miR-548am-3p	hsa-miR-548am-3p	hsa-miR-548am-3p	CAAAAGTAACTGCAGTTTTTG	CAAAAGTAACTGCAGTTTTTG	CAAAAGTAACTGCAGTTTTTG	AAAGAGCAGAAGCAGCAGCATCTCTGTACATTTTGGAGCCAAGGGCAAAAGTAACTGCAGTTTTTGCACTTACAAAAGTAACTGCAGTTTTTGCTGGTACAAAAGTAACTGCAGTTTTTGCTGCTACCTCACTACAAGCAGAAGGAAACATTGAACTCAGAGCC
7_miRNA_full_repeat_x3_35	hsa-miR-490-5p	hsa-miR-490-5p	hsa-miR-490-5p	AACCCACCTGGAGATCCATGG	AACCCACCTGGAGATCCATGG	AACCCACCTGGAGATCCATGG	AAAGAGCAGAAGCAGCAGCATCTCTGTACATTTTGGAGCCAAGAACCCACCTGGAGATCCATGGAGCACTAACCCACCTGGAGATCCATGGCCCTGGAACCCACCTGGAGATCCATGGTTCTGCTACCTCACTACAAGCAGAAGGAAACATTGAACTCAGAGCC
7_miRNA_full_repeat_x3_36	hsa-miR-1271-5p	hsa-miR-1271-5p	hsa-miR-1271-5p	GAGTGCTTGCTAGGTGCCAAG	GAGTGCTTGCTAGGTGCCAAG	GAGTGCTTGCTAGGTGCCAAG	AAAGAGCAGAAGCAGCAGCATCTCTGTACATTTTGGAGCCAAGGGGAGTGCTTGCTAGGTGCCAAGCACTTAGAGTGCTTGCTAGGTGCCAAGCTGGTAGAGTGCTTGCTAGGTGCCAAGCTGCTACCTCACTACAAGCAGAAGGAAACATTGAACTCAGAGCC
7_miRNA_full_repeat_x3_37	hsa-miR-193b-5p	hsa-miR-193b-5p	hsa-miR-193b-5p	CATCTCGCCCTCAAAACCCCG	CATCTCGCCCTCAAAACCCCG	CATCTCGCCCTCAAAACCCCG	AAAGAGCAGAAGCAGCAGCATCTCTGTACATTTTGGAGCCAAGGGCATCTCGCCCTCAAAACCCCGCACTTACATCTCGCCCTCAAAACCCCGCTGGTACATCTCGCCCTCAAAACCCCGCTGCTACCTCACTACAAGCAGAAGGAAACATTGAACTCAGAGCC
7_miRNA_full_repeat_x3_38	hsa-miR-362-3p	hsa-miR-362-3p	hsa-miR-362-3p	GAATCCTTGAATAGGTGTGTT	GAATCCTTGAATAGGTGTGTT	GAATCCTTGAATAGGTGTGTT	AAAGAGCAGAAGCAGCAGCATCTCTGTACATTTTGGAGCCAAGGGGAATCCTTGAATAGGTGTGTTCACTTAGAATCCTTGAATAGGTGTGTTCTGGTAGAATCCTTGAATAGGTGTGTTCTGCTACCTCACTACAAGCAGAAGGAAACATTGAACTCAGAGCC
7_miRNA_full_repeat_x3_39	hsa-miR-6758-3p	hsa-miR-6758-3p	hsa-miR-6758-3p	ACTGGACAGAGGAGAATGAGT	ACTGGACAGAGGAGAATGAGT	ACTGGACAGAGGAGAATGAGT	AAAGAGCAGAAGCAGCAGCATCTCTGTACATTTTGGAGCCAAGGGACTGGACAGAGGAGAATGAGTCACTTAACTGGACAGAGGAGAATGAGTCTGGTAACTGGACAGAGGAGAATGAGTCTGCTACCTCACTACAAGCAGAAGGAAACATTGAACTCAGAGCC
7_miRNA_full_repeat_x3_40	hsa-miR-3180-3p	hsa-miR-3180-3p	hsa-miR-3180-3p	GCCTCCGGAAGCTCCGCCCCA	GCCTCCGGAAGCTCCGCCCCA	GCCTCCGGAAGCTCCGCCCCA	AAAGAGCAGAAGCAGCAGCATCTCTGTACATTTTGGAGCCAAGGGGCCTCCGGAAGCTCCGCCCCACACTTAGCCTCCGGAAGCTCCGCCCCACTGGTAGCCTCCGGAAGCTCCGCCCCACTGCTACCTCACTACAAGCAGAAGGAAACATTGAACTCAGAGCC
7_miRNA_full_repeat_x3_41	hsa-miR-128-3p	hsa-miR-128-3p	hsa-miR-128-3p	AAAGAGACCGGTTCACTGTGA	AAAGAGACCGGTTCACTGTGA	AAAGAGACCGGTTCACTGTGA	AAAGAGCAGAAGCAGCAGCATCTCTGTACATTTTGGAGCCAAGGGAAAGAGACCGGTTCACTGTGACACTTAAAAGAGACCGGTTCACTGTGACTGGTAAAAGAGACCGGTTCACTGTGACTGCTACCTCACTACAAGCAGAAGGAAACATTGAACTCAGAGCC
7_miRNA_full_repeat_x3_42	hsa-miR-214-3p	hsa-miR-214-3p	hsa-miR-214-3p	CTGCCTGTCTGTGCCTGCTGT	CTGCCTGTCTGTGCCTGCTGT	CTGCCTGTCTGTGCCTGCTGT	AAAGAGCAGAAGCAGCAGCATCTCTGTACATTTTGGAGCCAAGGGCTGCCTGTCTGTGCCTGCTGTCACTTACTGCCTGTCTGTGCCTGCTGTCTGGTACTGCCTGTCTGTGCCTGCTGTCTGCTACCTCACTACAAGCAGAAGGAAACATTGAACTCAGAGCC
7_miRNA_full_repeat_x3_43	hsa-miR-574-5p	hsa-miR-574-5p	hsa-miR-574-5p	ACACTCACACACACACACTCA	ACACTCACACACACACACTCA	ACACTCACACACACACACTCA	AAAGAGCAGAAGCAGCAGCATCTCTGTACATTTTGGAGCCAAGGGACACTCACACACACACACTCACACTTAACACTCACACACACACACTCACTGGTAACACTCACACACACACACTCACTGCTACCTCACTACAAGCAGAAGGAAACATTGAACTCAGAGCC
7_miRNA_full_repeat_x3_44	hsa-miR-301a-3p	hsa-miR-301a-3p	hsa-miR-301a-3p	TTTGACAATACTATTGCACTG	TTTGACAATACTATTGCACTG	TTTGACAATACTATTGCACTG	AAAGAGCAGAAGCAGCAGCATCTCTGTACATTTTGGAGCCAAGGGTTTGACAATACTATTGCACTGCACTTATTTGACAATACTATTGCACTGCTGGTATTTGACAATACTATTGCACTGCTGCTACCTCACTACAAGCAGAAGGAAACATTGAACTCAGAGCC
7_miRNA_full_repeat_x3_45	hsa-miR-582-5p	hsa-miR-582-5p	hsa-miR-582-5p	TAACTGGTTGAACAACTGTAA	TAACTGGTTGAACAACTGTAA	TAACTGGTTGAACAACTGTAA	AAAGAGCAGAAGCAGCAGCATCTCTGTACATTTTGGAGCCAAGGGTAACTGGTTGAACAACTGTAACACTTATAACTGGTTGAACAACTGTAACTGGTATAACTGGTTGAACAACTGTAACTGCTACCTCACTACAAGCAGAAGGAAACATTGAACTCAGAGCC
7_miRNA_full_repeat_x3_46	hsa-miR-197-3p	hsa-miR-197-3p	hsa-miR-197-3p	CTGGGTGGAGAAGGTGGTGAA	CTGGGTGGAGAAGGTGGTGAA	CTGGGTGGAGAAGGTGGTGAA	AAAGAGCAGAAGCAGCAGCATCTCTGTACATTTTGGAGCCAAGGGCTGGGTGGAGAAGGTGGTGAACACTTACTGGGTGGAGAAGGTGGTGAACTGGTACTGGGTGGAGAAGGTGGTGAACTGCTACCTCACTACAAGCAGAAGGAAACATTGAACTCAGAGCC
7_miRNA_full_repeat_x3_47	hsa-miR-425-5p	hsa-miR-425-5p	hsa-miR-425-5p	AACGGGAGTGATCGTGTCATT	AACGGGAGTGATCGTGTCATT	AACGGGAGTGATCGTGTCATT	AAAGAGCAGAAGCAGCAGCATCTCTGTACATTTTGGAGCCAAGGGAACGGGAGTGATCGTGTCATTCACTTAAACGGGAGTGATCGTGTCATTCTGGTAAACGGGAGTGATCGTGTCATTCTGCTACCTCACTACAAGCAGAAGGAAACATTGAACTCAGAGCC
7_miRNA_full_repeat_x3_48	hsa-miR-374a-5p	hsa-miR-374a-5p	hsa-miR-374a-5p	ACTTATCAGGTTGTATTATAA	ACTTATCAGGTTGTATTATAA	ACTTATCAGGTTGTATTATAA	AAAGAGCAGAAGCAGCAGCATCTCTGTACATTTTGGAGCCAAGGGACTTATCAGGTTGTATTATAACACTTAACTTATCAGGTTGTATTATAACTGGTAACTTATCAGGTTGTATTATAACTGCTACCTCACTACAAGCAGAAGGAAACATTGAACTCAGAGCC
7_miRNA_full_repeat_x3_49	hsa-miR-17-3p	hsa-miR-17-3p	hsa-miR-17-3p	TACAAGTGCCTTCACTGCAGT	TACAAGTGCCTTCACTGCAGT	TACAAGTGCCTTCACTGCAGT	AAAGAGCAGAAGCAGCAGCATCTCTGTACATTTTGGAGCCAAGGGTACAAGTGCCTTCACTGCAGTCACTTATACAAGTGCCTTCACTGCAGTCTGGTATACAAGTGCCTTCACTGCAGTCTGCTACCTCACTACAAGCAGAAGGAAACATTGAACTCAGAGCC
7_miRNA_full_repeat_x3_50	hsa-miR-9-3p	hsa-miR-9-3p	hsa-miR-9-3p	CTTTCGGTTATCTAGCTTTAT	CTTTCGGTTATCTAGCTTTAT	CTTTCGGTTATCTAGCTTTAT	AAAGAGCAGAAGCAGCAGCATCTCTGTACATTTTGGAGCCAAGGGCTTTCGGTTATCTAGCTTTATCACTTACTTTCGGTTATCTAGCTTTATCTGGTACTTTCGGTTATCTAGCTTTATCTGCTACCTCACTACAAGCAGAAGGAAACATTGAACTCAGAGCC
7_miRNA_full_repeat_x3_51	hsa-miR-186-5p	hsa-miR-186-5p	hsa-miR-186-5p	GCCCAAAAGGAGAATTCTTTG	GCCCAAAAGGAGAATTCTTTG	GCCCAAAAGGAGAATTCTTTG	AAAGAGCAGAAGCAGCAGCATCTCTGTACATTTTGGAGCCAAGGGGCCCAAAAGGAGAATTCTTTGCACTTAGCCCAAAAGGAGAATTCTTTGCTGGTAGCCCAAAAGGAGAATTCTTTGCTGCTACCTCACTACAAGCAGAAGGAAACATTGAACTCAGAGCC
7_miRNA_full_repeat_x3_52	hsa-miR-199a-5p	hsa-miR-199a-5p	hsa-miR-199a-5p	ACAGGTAGTCTGAACACTGGG	ACAGGTAGTCTGAACACTGGG	ACAGGTAGTCTGAACACTGGG	AAAGAGCAGAAGCAGCAGCATCTCTGTACATTTTGGAGCCAAGGGACAGGTAGTCTGAACACTGGGCACTTAACAGGTAGTCTGAACACTGGGCTGGTAACAGGTAGTCTGAACACTGGGCTGCTACCTCACTACAAGCAGAAGGAAACATTGAACTCAGAGCC
7_miRNA_full_repeat_x3_53	hsa-miR-532-5p	hsa-miR-532-5p	hsa-miR-532-5p	CGGTCCTACACTCAAGGCATG	CGGTCCTACACTCAAGGCATG	CGGTCCTACACTCAAGGCATG	AAAGAGCAGAAGCAGCAGCATCTCTGTACATTTTGGAGCCAAGGGCGGTCCTACACTCAAGGCATGCACTTACGGTCCTACACTCAAGGCATGCTGGTACGGTCCTACACTCAAGGCATGCTGCTACCTCACTACAAGCAGAAGGAAACATTGAACTCAGAGCC
7_miRNA_full_repeat_x3_54	hsa-miR-145-5p	hsa-miR-145-5p	hsa-miR-145-5p	GGATTCCTGGGAAAACTGGAC	GGATTCCTGGGAAAACTGGAC	GGATTCCTGGGAAAACTGGAC	AAAGAGCAGAAGCAGCAGCATCTCTGTACATTTTGGAGCCAAGGGGGATTCCTGGGAAAACTGGACCACTTAGGATTCCTGGGAAAACTGGACCTGGTAGGATTCCTGGGAAAACTGGACCTGCTACCTCACTACAAGCAGAAGGAAACATTGAACTCAGAGCC
7_miRNA_full_repeat_x3_55	hsa-miR-342-3p	hsa-miR-342-3p	hsa-miR-342-3p	GGGTGCGATTTCTGTGTGAGA	GGGTGCGATTTCTGTGTGAGA	GGGTGCGATTTCTGTGTGAGA	AAAGAGCAGAAGCAGCAGCATCTCTGTACATTTTGGAGCCAAGGGGGGTGCGATTTCTGTGTGAGACACTTAGGGTGCGATTTCTGTGTGAGACTGGTAGGGTGCGATTTCTGTGTGAGACTGCTACCTCACTACAAGCAGAAGGAAACATTGAACTCAGAGCC
7_miRNA_full_repeat_x3_56	hsa-miR-340-5p	hsa-miR-340-5p	hsa-miR-340-5p	ATCAGTCTCATTGCTTTATAA	ATCAGTCTCATTGCTTTATAA	ATCAGTCTCATTGCTTTATAA	AAAGAGCAGAAGCAGCAGCATCTCTGTACATTTTGGAGCCAAGGGATCAGTCTCATTGCTTTATAACACTTAATCAGTCTCATTGCTTTATAACTGGTAATCAGTCTCATTGCTTTATAACTGCTACCTCACTACAAGCAGAAGGAAACATTGAACTCAGAGCC
7_miRNA_full_repeat_x3_57	hsa-miR-551b-3p	hsa-miR-551b-3p	hsa-miR-551b-3p	CTGAAACCAAGTATGGGTCGC	CTGAAACCAAGTATGGGTCGC	CTGAAACCAAGTATGGGTCGC	AAAGAGCAGAAGCAGCAGCATCTCTGTACATTTTGGAGCCAAGGGCTGAAACCAAGTATGGGTCGCCACTTACTGAAACCAAGTATGGGTCGCCTGGTACTGAAACCAAGTATGGGTCGCCTGCTACCTCACTACAAGCAGAAGGAAACATTGAACTCAGAGCC
7_miRNA_full_repeat_x3_58	hsa-miR-574-3p	hsa-miR-574-3p	hsa-miR-574-3p	GTGGGTGTGTGCATGAGCGTG	GTGGGTGTGTGCATGAGCGTG	GTGGGTGTGTGCATGAGCGTG	AAAGAGCAGAAGCAGCAGCATCTCTGTACATTTTGGAGCCAAGGGGTGGGTGTGTGCATGAGCGTGCACTTAGTGGGTGTGTGCATGAGCGTGCTGGTAGTGGGTGTGTGCATGAGCGTGCTGCTACCTCACTACAAGCAGAAGGAAACATTGAACTCAGAGCC
7_miRNA_full_repeat_x3_59	hsa-miR-205-3p	hsa-miR-205-3p	hsa-miR-205-3p	GAACTTCACTCCACTGAAATC	GAACTTCACTCCACTGAAATC	GAACTTCACTCCACTGAAATC	AAAGAGCAGAAGCAGCAGCATCTCTGTACATTTTGGAGCCAAGGGGAACTTCACTCCACTGAAATCCACTTAGAACTTCACTCCACTGAAATCCTGGTAGAACTTCACTCCACTGAAATCCTGCTACCTCACTACAAGCAGAAGGAAACATTGAACTCAGAGCC
7_miRNA_full_repeat_x3_60	hsa-miR-324-5p	hsa-miR-324-5p	hsa-miR-324-5p	ACCAATGCCCTAGGGGATGCG	ACCAATGCCCTAGGGGATGCG	ACCAATGCCCTAGGGGATGCG	AAAGAGCAGAAGCAGCAGCATCTCTGTACATTTTGGAGCCAAGGACCAATGCCCTAGGGGATGCGGCACTTACCAATGCCCTAGGGGATGCGCCTGGTACCAATGCCCTAGGGGATGCGTCTGCTACCTCACTACAAGCAGAAGGAAACATTGAACTCAGAGCC
7_miRNA_full_repeat_x3_61	hsa-miR-124-3p	hsa-miR-124-3p	hsa-miR-124-3p	TGGCATTCACCGCGTGCCTTA	TGGCATTCACCGCGTGCCTTA	TGGCATTCACCGCGTGCCTTA	AAAGAGCAGAAGCAGCAGCATCTCTGTACATTTTGGAGCCAAGGGTGGCATTCACCGCGTGCCTTACACTTCTGGCATTCACCGCGTGCCTTACTGGTCTGGCATTCACCGCGTGCCTTACTGCTACCTCACTACAAGCAGAAGGAAACATTGAACTCAGAGCC
7_miRNA_full_repeat_x3_62	hsa-miR-937-5p	hsa-miR-937-5p	hsa-miR-937-5p	ACCAGCCCCACCCTGACTCAC	ACCAGCCCCACCCTGACTCAC	ACCAGCCCCACCCTGACTCAC	AAAGAGCAGAAGCAGCAGCATCTCTGTACATTTTGGAGCCAAGGGACCAGCCCCACCCTGACTCACCACTTAACCAGCCCCACCCTGACTCACCTGGTAACCAGCCCCACCCTGACTCACCTGCTACCTCACTACAAGCAGAAGGAAACATTGAACTCAGAGCC
7_miRNA_full_repeat_x3_63	hsa-miR-224-5p	hsa-miR-224-5p	hsa-miR-224-5p	ACGGAACCACTAGTGACTTGA	ACGGAACCACTAGTGACTTGA	ACGGAACCACTAGTGACTTGA	AAAGAGCAGAAGCAGCAGCATCTCTGTACATTTTGGAGCCAAGGGACGGAACCACTAGTGACTTGACACTTAACGGAACCACTAGTGACTTGACTGGTAACGGAACCACTAGTGACTTGACTGCTACCTCACTACAAGCAGAAGGAAACATTGAACTCAGAGCC
7_miRNA_full_repeat_x3_64	hsa-miR-146a-5p	hsa-miR-146a-5p	hsa-miR-146a-5p	ACCCATGGAATTCAGTTCTCA	ACCCATGGAATTCAGTTCTCA	ACCCATGGAATTCAGTTCTCA	AAAGAGCAGAAGCAGCAGCATCTCTGTACATTTTGGAGCCAAGGACCCATGGAATTCAGTTCTCAGCACTTACCCATGGAATTCAGTTCTCACCTGGTACCCATGGAATTCAGTTCTCATCTGCTACCTCACTACAAGCAGAAGGAAACATTGAACTCAGAGCC
7_miRNA_full_repeat_x3_65	hsa-miR-590-5p	hsa-miR-590-5p	hsa-miR-590-5p	TGCACTTTTATGAATAAGCTC	TGCACTTTTATGAATAAGCTC	TGCACTTTTATGAATAAGCTC	AAAGAGCAGAAGCAGCAGCATCTCTGTACATTTTGGAGCCAAGGGTGCACTTTTATGAATAAGCTCCACTTCTGCACTTTTATGAATAAGCTCCTGGTCTGCACTTTTATGAATAAGCTCCTGCTACCTCACTACAAGCAGAAGGAAACATTGAACTCAGAGCC
7_miRNA_full_repeat_x3_66	hsa-miR-660-5p	hsa-miR-660-5p	hsa-miR-660-5p	AACTCCGATATGCAATGGGTA	AACTCCGATATGCAATGGGTA	AACTCCGATATGCAATGGGTA	AAAGAGCAGAAGCAGCAGCATCTCTGTACATTTTGGAGCCAAGGGAACTCCGATATGCAATGGGTACACTTAAACTCCGATATGCAATGGGTACTGGTAAACTCCGATATGCAATGGGTACTGCTACCTCACTACAAGCAGAAGGAAACATTGAACTCAGAGCC
7_miRNA_full_repeat_x3_67	hsa-miR-518c-5p	hsa-miR-518c-5p	hsa-miR-518c-5p	GAAAGTGCTTCCCTCCAGAGA	GAAAGTGCTTCCCTCCAGAGA	GAAAGTGCTTCCCTCCAGAGA	AAAGAGCAGAAGCAGCAGCATCTCTGTACATTTTGGAGCCAAGGGGAAAGTGCTTCCCTCCAGAGACACTTAGAAAGTGCTTCCCTCCAGAGACTGGTAGAAAGTGCTTCCCTCCAGAGACTGCTACCTCACTACAAGCAGAAGGAAACATTGAACTCAGAGCC
7_miRNA_full_repeat_x3_68	hsa-miR-664b-3p	hsa-miR-664b-3p	hsa-miR-664b-3p	GTAGGCTGGGAGGCAAATGAA	GTAGGCTGGGAGGCAAATGAA	GTAGGCTGGGAGGCAAATGAA	AAAGAGCAGAAGCAGCAGCATCTCTGTACATTTTGGAGCCAAGGGTAGGCTGGGAGGCAAATGAAGCACTTGTAGGCTGGGAGGCAAATGAACCTGGTGTAGGCTGGGAGGCAAATGAATCTGCTACCTCACTACAAGCAGAAGGAAACATTGAACTCAGAGCC
7_miRNA_full_repeat_x3_69	hsa-miR-423-5p	hsa-miR-423-5p	hsa-miR-423-5p	AGTCTCGCTCTCTGCCCCTCA	AGTCTCGCTCTCTGCCCCTCA	AGTCTCGCTCTCTGCCCCTCA	AAAGAGCAGAAGCAGCAGCATCTCTGTACATTTTGGAGCCAAGGGAGTCTCGCTCTCTGCCCCTCACACTTAAGTCTCGCTCTCTGCCCCTCACTGGTAAGTCTCGCTCTCTGCCCCTCACTGCTACCTCACTACAAGCAGAAGGAAACATTGAACTCAGAGCC
7_miRNA_full_repeat_x3_70	hsa-miR-125a-3p	hsa-miR-125a-3p	hsa-miR-125a-3p	GCTCCCAAGAACCTCACCTGT	GCTCCCAAGAACCTCACCTGT	GCTCCCAAGAACCTCACCTGT	AAAGAGCAGAAGCAGCAGCATCTCTGTACATTTTGGAGCCAAGGGGCTCCCAAGAACCTCACCTGTCACTTAGCTCCCAAGAACCTCACCTGTCTGGTAGCTCCCAAGAACCTCACCTGTCTGCTACCTCACTACAAGCAGAAGGAAACATTGAACTCAGAGCC
7_miRNA_full_repeat_x3_71	hsa-miR-361-5p	hsa-miR-361-5p	hsa-miR-361-5p	TACCCCTGGAGATTCTGATAA	TACCCCTGGAGATTCTGATAA	TACCCCTGGAGATTCTGATAA	AAAGAGCAGAAGCAGCAGCATCTCTGTACATTTTGGAGCCAAGGGTACCCCTGGAGATTCTGATAACACTTATACCCCTGGAGATTCTGATAACTGGTATACCCCTGGAGATTCTGATAACTGCTACCTCACTACAAGCAGAAGGAAACATTGAACTCAGAGCC
7_miRNA_full_repeat_x3_72	hsa-miR-140-3p	hsa-miR-140-3p	hsa-miR-140-3p	CCGTGGTTCTACCCTGTGGTA	CCGTGGTTCTACCCTGTGGTA	CCGTGGTTCTACCCTGTGGTA	AAAGAGCAGAAGCAGCAGCATCTCTGTACATTTTGGAGCCAAGGGCCGTGGTTCTACCCTGTGGTACACTTACCGTGGTTCTACCCTGTGGTACTGGTACCGTGGTTCTACCCTGTGGTACTGCTACCTCACTACAAGCAGAAGGAAACATTGAACTCAGAGCC
7_miRNA_full_repeat_x3_73	hsa-miR-6791-5p	hsa-miR-6791-5p	hsa-miR-6791-5p	CCGCCTGCCCAGCCCCAGGGG	CCGCCTGCCCAGCCCCAGGGG	CCGCCTGCCCAGCCCCAGGGG	AAAGAGCAGAAGCAGCAGCATCTCTGTACATTTTGGAGCCAAGGGCCGCCTGCCCAGCCCCAGGGGCACTTACCGCCTGCCCAGCCCCAGGGGCTGGTACCGCCTGCCCAGCCCCAGGGGCTGCTACCTCACTACAAGCAGAAGGAAACATTGAACTCAGAGCC
7_miRNA_full_repeat_x3_74	hsa-miR-222-3p	hsa-miR-222-3p	hsa-miR-222-3p	ACCCAGTAGCCAGATGTAGCT	ACCCAGTAGCCAGATGTAGCT	ACCCAGTAGCCAGATGTAGCT	AAAGAGCAGAAGCAGCAGCATCTCTGTACATTTTGGAGCCAAGGACCCAGTAGCCAGATGTAGCTGCACTTACCCAGTAGCCAGATGTAGCTCCTGGTACCCAGTAGCCAGATGTAGCTTCTGCTACCTCACTACAAGCAGAAGGAAACATTGAACTCAGAGCC
7_miRNA_full_repeat_x3_75	hsa-miR-4746-3p	hsa-miR-4746-3p	hsa-miR-4746-3p	TCGGCCCGCAGGAGCACCGCT	TCGGCCCGCAGGAGCACCGCT	TCGGCCCGCAGGAGCACCGCT	AAAGAGCAGAAGCAGCAGCATCTCTGTACATTTTGGAGCCAAGGGTCGGCCCGCAGGAGCACCGCTCACTTATCGGCCCGCAGGAGCACCGCTCTGGTATCGGCCCGCAGGAGCACCGCTCTGCTACCTCACTACAAGCAGAAGGAAACATTGAACTCAGAGCC
7_miRNA_full_repeat_x3_76	hsa-miR-101-3p	hsa-miR-101-3p	hsa-miR-101-3p	TTCAGTTATCACAGTACTGTA	TTCAGTTATCACAGTACTGTA	TTCAGTTATCACAGTACTGTA	AAAGAGCAGAAGCAGCAGCATCTCTGTACATTTTGGAGCCAAGGGTTCAGTTATCACAGTACTGTACACTTATTCAGTTATCACAGTACTGTACTGGTATTCAGTTATCACAGTACTGTACTGCTACCTCACTACAAGCAGAAGGAAACATTGAACTCAGAGCC
7_miRNA_full_repeat_x3_77	hsa-miR-3663-3p	hsa-miR-3663-3p	hsa-miR-3663-3p	GCCCGGCCTGTGTGGTGCTCA	GCCCGGCCTGTGTGGTGCTCA	GCCCGGCCTGTGTGGTGCTCA	AAAGAGCAGAAGCAGCAGCATCTCTGTACATTTTGGAGCCAAGGGGCCCGGCCTGTGTGGTGCTCACACTTAGCCCGGCCTGTGTGGTGCTCACTGGTAGCCCGGCCTGTGTGGTGCTCACTGCTACCTCACTACAAGCAGAAGGAAACATTGAACTCAGAGCC
7_miRNA_full_repeat_x3_78	hsa-miR-625-5p	hsa-miR-625-5p	hsa-miR-625-5p	GGACTATAGAACTTTCCCCCT	GGACTATAGAACTTTCCCCCT	GGACTATAGAACTTTCCCCCT	AAAGAGCAGAAGCAGCAGCATCTCTGTACATTTTGGAGCCAAGGGGGACTATAGAACTTTCCCCCTCACTTAGGACTATAGAACTTTCCCCCTCTGGTAGGACTATAGAACTTTCCCCCTCTGCTACCTCACTACAAGCAGAAGGAAACATTGAACTCAGAGCC
7_miRNA_full_repeat_x3_79	hsa-miR-203a-3p	hsa-miR-203a-3p	hsa-miR-203a-3p	TAGTGGTCCTAAACATTTCAC	TAGTGGTCCTAAACATTTCAC	TAGTGGTCCTAAACATTTCAC	AAAGAGCAGAAGCAGCAGCATCTCTGTACATTTTGGAGCCAAGGGTAGTGGTCCTAAACATTTCACCACTTATAGTGGTCCTAAACATTTCACCTGGTATAGTGGTCCTAAACATTTCACCTGCTACCTCACTACAAGCAGAAGGAAACATTGAACTCAGAGCC
7_miRNA_full_repeat_x3_80	hsa-miR-378a-3p	hsa-miR-378a-3p	hsa-miR-378a-3p	CCTTCTGACTCCAAGTCCAGT	CCTTCTGACTCCAAGTCCAGT	CCTTCTGACTCCAAGTCCAGT	AAAGAGCAGAAGCAGCAGCATCTCTGTACATTTTGGAGCCAAGGGCCTTCTGACTCCAAGTCCAGTCACTTACCTTCTGACTCCAAGTCCAGTCTGGTACCTTCTGACTCCAAGTCCAGTCTGCTACCTCACTACAAGCAGAAGGAAACATTGAACTCAGAGCC
7_miRNA_full_repeat_x3_81	hsa-miR-320a-3p	hsa-miR-320a-3p	hsa-miR-320a-3p	CGCCCTCTCAACCCAGCTTTT	CGCCCTCTCAACCCAGCTTTT	CGCCCTCTCAACCCAGCTTTT	AAAGAGCAGAAGCAGCAGCATCTCTGTACATTTTGGAGCCAAGGGCGCCCTCTCAACCCAGCTTTTCACTTACGCCCTCTCAACCCAGCTTTTCTGGTACGCCCTCTCAACCCAGCTTTTCTGCTACCTCACTACAAGCAGAAGGAAACATTGAACTCAGAGCC
7_miRNA_full_repeat_x3_82	hsa-miR-210-3p	hsa-miR-210-3p	hsa-miR-210-3p	CAGCCGCTGTCACACGCACAG	CAGCCGCTGTCACACGCACAG	CAGCCGCTGTCACACGCACAG	AAAGAGCAGAAGCAGCAGCATCTCTGTACATTTTGGAGCCAAGGGCAGCCGCTGTCACACGCACAGCACTTACAGCCGCTGTCACACGCACAGCTGGTACAGCCGCTGTCACACGCACAGCTGCTACCTCACTACAAGCAGAAGGAAACATTGAACTCAGAGCC
7_miRNA_full_repeat_x3_83	hsa-miR-629-3p	hsa-miR-629-3p	hsa-miR-629-3p	CTGGGCTTACGTTGGGAGAAC	CTGGGCTTACGTTGGGAGAAC	CTGGGCTTACGTTGGGAGAAC	AAAGAGCAGAAGCAGCAGCATCTCTGTACATTTTGGAGCCAAGGGCTGGGCTTACGTTGGGAGAACCACTTACTGGGCTTACGTTGGGAGAACCTGGTACTGGGCTTACGTTGGGAGAACCTGCTACCTCACTACAAGCAGAAGGAAACATTGAACTCAGAGCC
7_miRNA_full_repeat_x3_84	hsa-miR-185-5p	hsa-miR-185-5p	hsa-miR-185-5p	CAGGAACTGCCTTTCTCTCCA	CAGGAACTGCCTTTCTCTCCA	CAGGAACTGCCTTTCTCTCCA	AAAGAGCAGAAGCAGCAGCATCTCTGTACATTTTGGAGCCAAGGGCAGGAACTGCCTTTCTCTCCACACTTACAGGAACTGCCTTTCTCTCCACTGGTACAGGAACTGCCTTTCTCTCCACTGCTACCTCACTACAAGCAGAAGGAAACATTGAACTCAGAGCC
7_miRNA_full_repeat_x3_85	hsa-miR-135b-5p	hsa-miR-135b-5p	hsa-miR-135b-5p	ACATAGGAATGAAAAGCCATA	ACATAGGAATGAAAAGCCATA	ACATAGGAATGAAAAGCCATA	AAAGAGCAGAAGCAGCAGCATCTCTGTACATTTTGGAGCCAAGACATAGGAATGAAAAGCCATAAGCACTACATAGGAATGAAAAGCCATACCCTGGACATAGGAATGAAAAGCCATATTCTGCTACCTCACTACAAGCAGAAGGAAACATTGAACTCAGAGCC
7_miRNA_full_repeat_x3_86	hsa-miR-452-5p	hsa-miR-452-5p	hsa-miR-452-5p	CAGTTTCCTCTGCAAACAGTT	CAGTTTCCTCTGCAAACAGTT	CAGTTTCCTCTGCAAACAGTT	AAAGAGCAGAAGCAGCAGCATCTCTGTACATTTTGGAGCCAAGGGCAGTTTCCTCTGCAAACAGTTCACTTACAGTTTCCTCTGCAAACAGTTCTGGTACAGTTTCCTCTGCAAACAGTTCTGCTACCTCACTACAAGCAGAAGGAAACATTGAACTCAGAGCC
7_miRNA_full_repeat_x3_87	hsa-miR-526b-5p	hsa-miR-526b-5p	hsa-miR-526b-5p	AGAAAGTGCTTCCCTCAAGAG	AGAAAGTGCTTCCCTCAAGAG	AGAAAGTGCTTCCCTCAAGAG	AAAGAGCAGAAGCAGCAGCATCTCTGTACATTTTGGAGCCAAGGGAGAAAGTGCTTCCCTCAAGAGCACTTAAGAAAGTGCTTCCCTCAAGAGCTGGTAAGAAAGTGCTTCCCTCAAGAGCTGCTACCTCACTACAAGCAGAAGGAAACATTGAACTCAGAGCC
7_miRNA_full_repeat_x3_88	hsa-miR-199a-3p	hsa-miR-199a-3p	hsa-miR-199a-3p	AACCAATGTGCAGACTACTGT	AACCAATGTGCAGACTACTGT	AACCAATGTGCAGACTACTGT	AAAGAGCAGAAGCAGCAGCATCTCTGTACATTTTGGAGCCAAGAACCAATGTGCAGACTACTGTAGCACTAACCAATGTGCAGACTACTGTCCCTGGAACCAATGTGCAGACTACTGTTTCTGCTACCTCACTACAAGCAGAAGGAAACATTGAACTCAGAGCC
7_miRNA_full_repeat_x3_89	hsa-miR-26a-5p	hsa-miR-26a-5p	hsa-miR-26a-5p	GCCTATCCTGGATTACTTGAA	GCCTATCCTGGATTACTTGAA	GCCTATCCTGGATTACTTGAA	AAAGAGCAGAAGCAGCAGCATCTCTGTACATTTTGGAGCCAAGGGGCCTATCCTGGATTACTTGAACACTTAGCCTATCCTGGATTACTTGAACTGGTAGCCTATCCTGGATTACTTGAACTGCTACCTCACTACAAGCAGAAGGAAACATTGAACTCAGAGCC
7_miRNA_full_repeat_x3_90	hsa-miR-642a-3p	hsa-miR-642a-3p	hsa-miR-642a-3p	GTTCCCTCTCCAAATGTGTCT	GTTCCCTCTCCAAATGTGTCT	GTTCCCTCTCCAAATGTGTCT	AAAGAGCAGAAGCAGCAGCATCTCTGTACATTTTGGAGCCAAGGGTTCCCTCTCCAAATGTGTCTGCACTTGTTCCCTCTCCAAATGTGTCTCCTGGTGTTCCCTCTCCAAATGTGTCTTCTGCTACCTCACTACAAGCAGAAGGAAACATTGAACTCAGAGCC
7_miRNA_full_repeat_x3_91	hsa-miR-192-5p	hsa-miR-192-5p	hsa-miR-192-5p	GGCTGTCAATTCATAGGTCAG	GGCTGTCAATTCATAGGTCAG	GGCTGTCAATTCATAGGTCAG	AAAGAGCAGAAGCAGCAGCATCTCTGTACATTTTGGAGCCAAGGGGGCTGTCAATTCATAGGTCAGCACTTAGGCTGTCAATTCATAGGTCAGCTGGTAGGCTGTCAATTCATAGGTCAGCTGCTACCTCACTACAAGCAGAAGGAAACATTGAACTCAGAGCC
7_miRNA_full_repeat_x3_92	hsa-miR-205-5p	hsa-miR-205-5p	hsa-miR-205-5p	AGACTCCGGTGGAATGAAGGA	AGACTCCGGTGGAATGAAGGA	AGACTCCGGTGGAATGAAGGA	AAAGAGCAGAAGCAGCAGCATCTCTGTACATTTTGGAGCCAAGGAGACTCCGGTGGAATGAAGGAGCACTTAGACTCCGGTGGAATGAAGGACCTGGTAGACTCCGGTGGAATGAAGGATCTGCTACCTCACTACAAGCAGAAGGAAACATTGAACTCAGAGCC
7_miRNA_full_repeat_x3_93	hsa-miR-885-5p	hsa-miR-885-5p	hsa-miR-885-5p	GAGGCAGGGTAGTGTAATGGA	GAGGCAGGGTAGTGTAATGGA	GAGGCAGGGTAGTGTAATGGA	AAAGAGCAGAAGCAGCAGCATCTCTGTACATTTTGGAGCCAAGGGAGGCAGGGTAGTGTAATGGAGCACTTGAGGCAGGGTAGTGTAATGGACCTGGTGAGGCAGGGTAGTGTAATGGATCTGCTACCTCACTACAAGCAGAAGGAAACATTGAACTCAGAGCC
7_miRNA_full_repeat_x3_94	hsa-miR-34a-5p	hsa-miR-34a-5p	hsa-miR-34a-5p	CAACCAGCTAAGACACTGCCA	CAACCAGCTAAGACACTGCCA	CAACCAGCTAAGACACTGCCA	AAAGAGCAGAAGCAGCAGCATCTCTGTACATTTTGGAGCCAAGGGCAACCAGCTAAGACACTGCCACACTTACAACCAGCTAAGACACTGCCACTGGTACAACCAGCTAAGACACTGCCACTGCTACCTCACTACAAGCAGAAGGAAACATTGAACTCAGAGCC
7_miRNA_full_repeat_x3_95	hsa-miR-363-3p	hsa-miR-363-3p	hsa-miR-363-3p	ACAGATGGATACCGTGCAATT	ACAGATGGATACCGTGCAATT	ACAGATGGATACCGTGCAATT	AAAGAGCAGAAGCAGCAGCATCTCTGTACATTTTGGAGCCAAGGACAGATGGATACCGTGCAATTGCACTTACAGATGGATACCGTGCAATTCCTGGTACAGATGGATACCGTGCAATTTCTGCTACCTCACTACAAGCAGAAGGAAACATTGAACTCAGAGCC
7_miRNA_full_repeat_x3_96	hsa-miR-512-5p	hsa-miR-512-5p	hsa-miR-512-5p	AAGTGCCCTCAAGGCTGAGTG	AAGTGCCCTCAAGGCTGAGTG	AAGTGCCCTCAAGGCTGAGTG	AAAGAGCAGAAGCAGCAGCATCTCTGTACATTTTGGAGCCAAGGGAAGTGCCCTCAAGGCTGAGTGCACTTAAAGTGCCCTCAAGGCTGAGTGCTGGTAAAGTGCCCTCAAGGCTGAGTGCTGCTACCTCACTACAAGCAGAAGGAAACATTGAACTCAGAGCC
7_miRNA_full_repeat_x3_97	hsa-miR-520a-5p	hsa-miR-520a-5p	hsa-miR-520a-5p	AGAAAGTACTTCCCTCTGGAG	AGAAAGTACTTCCCTCTGGAG	AGAAAGTACTTCCCTCTGGAG	AAAGAGCAGAAGCAGCAGCATCTCTGTACATTTTGGAGCCAAGGGAGAAAGTACTTCCCTCTGGAGCACTTAAGAAAGTACTTCCCTCTGGAGCTGGTAAGAAAGTACTTCCCTCTGGAGCTGCTACCTCACTACAAGCAGAAGGAAACATTGAACTCAGAGCC
7_miRNA_full_repeat_x3_98	hsa-miR-302a-5p	hsa-miR-302a-5p	hsa-miR-302a-5p	CAAGTACATCCACGTTTAAGT	CAAGTACATCCACGTTTAAGT	CAAGTACATCCACGTTTAAGT	AAAGAGCAGAAGCAGCAGCATCTCTGTACATTTTGGAGCCAAGGGCAAGTACATCCACGTTTAAGTCACTTACAAGTACATCCACGTTTAAGTCTGGTACAAGTACATCCACGTTTAAGTCTGCTACCTCACTACAAGCAGAAGGAAACATTGAACTCAGAGCC
7_miRNA_full_repeat_x3_99	hsa-miR-221-3p	hsa-miR-221-3p	hsa-miR-221-3p	AACCCAGCAGACAATGTAGCT	AACCCAGCAGACAATGTAGCT	AACCCAGCAGACAATGTAGCT	AAAGAGCAGAAGCAGCAGCATCTCTGTACATTTTGGAGCCAAGGAACCCAGCAGACAATGTAGCTGCACTTAACCCAGCAGACAATGTAGCTCCTGGTAACCCAGCAGACAATGTAGCTTCTGCTACCTCACTACAAGCAGAAGGAAACATTGAACTCAGAGCC
7_miRNA_full_repeat_x3_100	hsa-miR-218-5p	hsa-miR-218-5p	hsa-miR-218-5p	ACATGGTTAGATCAAGCACAA	ACATGGTTAGATCAAGCACAA	ACATGGTTAGATCAAGCACAA	AAAGAGCAGAAGCAGCAGCATCTCTGTACATTTTGGAGCCAAGACATGGTTAGATCAAGCACAAAGCACTACATGGTTAGATCAAGCACAACCCTGGACATGGTTAGATCAAGCACAATTCTGCTACCTCACTACAAGCAGAAGGAAACATTGAACTCAGAGCC
