## Supplementary material for "MicroRNA-directed control of complex mRNA stability patterns across cell types": Design of Library 2: 8_miRNA_full_repeat_x4.csv

	miRNA1	miRNA2	miRNA3	miRNA4	target1	target2	target3	target4	seq
8_miRNA_full_repeat_x4_1	hsa-miR-31-3p	hsa-miR-31-3p	hsa-miR-31-3p	hsa-miR-31-3p	TGGCAATATGTTGGCATAGCA	TGGCAATATGTTGGCATAGCA	TGGCAATATGTTGGCATAGCA	TGGCAATATGTTGGCATAGCA	AAAGAGCAGAAGCAGCAGCATCTCTGTACATTTGGCAATATGTTGGCATAGCACTCAGGTGGCAATATGTTGGCATAGCAACACCCTGGCAATATGTTGGCATAGCACGTGTCTGGCAATATGTTGGCATAGCACAAGCAGAAGGAAACATTGAACTCAGAGCC
8_miRNA_full_repeat_x4_2	hsa-miR-20a-5p	hsa-miR-20a-5p	hsa-miR-20a-5p	hsa-miR-20a-5p	ACCTGCACTATAAGCACTTTA	ACCTGCACTATAAGCACTTTA	ACCTGCACTATAAGCACTTTA	ACCTGCACTATAAGCACTTTA	AAAGAGCAGAAGCAGCAGCATCTCTGTACATTTACCTGCACTATAAGCACTTTATCAGGGACCTGCACTATAAGCACTTTACACCAGACCTGCACTATAAGCACTTTAGTGTACACCTGCACTATAAGCACTTTAAAGCAGAAGGAAACATTGAACTCAGAGCC
8_miRNA_full_repeat_x4_3	hsa-miR-24-3p	hsa-miR-24-3p	hsa-miR-24-3p	hsa-miR-24-3p	TGTTCCTGCTGAACTGAGCCA	TGTTCCTGCTGAACTGAGCCA	TGTTCCTGCTGAACTGAGCCA	TGTTCCTGCTGAACTGAGCCA	AAAGAGCAGAAGCAGCAGCATCTCTGTACATTTTGTTCCTGCTGAACTGAGCCATCAGGGTGTTCCTGCTGAACTGAGCCACACCAGTGTTCCTGCTGAACTGAGCCAGTGTACTGTTCCTGCTGAACTGAGCCAAAGCAGAAGGAAACATTGAACTCAGAGCC
8_miRNA_full_repeat_x4_4	hsa-miR-25-3p	hsa-miR-25-3p	hsa-miR-25-3p	hsa-miR-25-3p	CAGACCGAGACAAGTGCAATG	CAGACCGAGACAAGTGCAATG	CAGACCGAGACAAGTGCAATG	CAGACCGAGACAAGTGCAATG	AAAGAGCAGAAGCAGCAGCATCTCTGTACATTTCAGACCGAGACAAGTGCAATGTCAGGGCAGACCGAGACAAGTGCAATGCACCAGCAGACCGAGACAAGTGCAATGGTGTACCAGACCGAGACAAGTGCAATGAAGCAGAAGGAAACATTGAACTCAGAGCC
8_miRNA_full_repeat_x4_5	hsa-miR-122-5p	hsa-miR-122-5p	hsa-miR-122-5p	hsa-miR-122-5p	AAACACCATTGTCACACTCCA	AAACACCATTGTCACACTCCA	AAACACCATTGTCACACTCCA	AAACACCATTGTCACACTCCA	AAAGAGCAGAAGCAGCAGCATCTCTGTACATTTAAACACCATTGTCACACTCCATCAGGGAAACACCATTGTCACACTCCACACCAGAAACACCATTGTCACACTCCAGTGTACAAACACCATTGTCACACTCCAAAGCAGAAGGAAACATTGAACTCAGAGCC
8_miRNA_full_repeat_x4_6	hsa-miR-16-5p	hsa-miR-16-5p	hsa-miR-16-5p	hsa-miR-16-5p	GCCAATATTTACGTGCTGCTA	GCCAATATTTACGTGCTGCTA	GCCAATATTTACGTGCTGCTA	GCCAATATTTACGTGCTGCTA	AAAGAGCAGAAGCAGCAGCATCTCTGTACATTTGCCAATATTTACGTGCTGCTATCAGGGGCCAATATTTACGTGCTGCTACACCAGGCCAATATTTACGTGCTGCTAGTGTACGCCAATATTTACGTGCTGCTAAAGCAGAAGGAAACATTGAACTCAGAGCC
8_miRNA_full_repeat_x4_7	hsa-miR-10a-5p	hsa-miR-10a-5p	hsa-miR-10a-5p	hsa-miR-10a-5p	CAAATTCGGATCTACAGGGTA	CAAATTCGGATCTACAGGGTA	CAAATTCGGATCTACAGGGTA	CAAATTCGGATCTACAGGGTA	AAAGAGCAGAAGCAGCAGCATCTCTGTACATTTCAAATTCGGATCTACAGGGTATCAGGGCAAATTCGGATCTACAGGGTACACCAGCAAATTCGGATCTACAGGGTAGTGTACCAAATTCGGATCTACAGGGTAAAGCAGAAGGAAACATTGAACTCAGAGCC
8_miRNA_full_repeat_x4_8	hsa-miR-365a-3p	hsa-miR-365a-3p	hsa-miR-365a-3p	hsa-miR-365a-3p	TAAGGATTTTTAGGGGCATTA	TAAGGATTTTTAGGGGCATTA	TAAGGATTTTTAGGGGCATTA	TAAGGATTTTTAGGGGCATTA	AAAGAGCAGAAGCAGCAGCATCTCTGTACATTTTAAGGATTTTTAGGGGCATTATCAGGGTAAGGATTTTTAGGGGCATTACACCAGTAAGGATTTTTAGGGGCATTAGTGTACTAAGGATTTTTAGGGGCATTACAGCAGAAGGAAACATTGAACTCAGAGCC
8_miRNA_full_repeat_x4_9	hsa-miR-22-3p	hsa-miR-22-3p	hsa-miR-22-3p	hsa-miR-22-3p	CAGTTCTTCAACTGGCAGCTT	CAGTTCTTCAACTGGCAGCTT	CAGTTCTTCAACTGGCAGCTT	CAGTTCTTCAACTGGCAGCTT	AAAGAGCAGAAGCAGCAGCATCTCTGTACATTTCAGTTCTTCAACTGGCAGCTTTCAGGGCAGTTCTTCAACTGGCAGCTTCACCAGCAGTTCTTCAACTGGCAGCTTGTGTACCAGTTCTTCAACTGGCAGCTTAAGCAGAAGGAAACATTGAACTCAGAGCC
8_miRNA_full_repeat_x4_10	hsa-let-7e-5p	hsa-let-7e-5p	hsa-let-7e-5p	hsa-let-7e-5p	ACTATACAACCTCCTACCTCA	ACTATACAACCTCCTACCTCA	ACTATACAACCTCCTACCTCA	ACTATACAACCTCCTACCTCA	AAAGAGCAGAAGCAGCAGCATCTCTGTACATTTACTATACAACCTCCTACCTCATCAGGGACTATACAACCTCCTACCTCACACCAGACTATACAACCTCCTACCTCAGTGTACACTATACAACCTCCTACCTCAAAGCAGAAGGAAACATTGAACTCAGAGCC
8_miRNA_full_repeat_x4_11	hsa-let-7i-5p	hsa-let-7i-5p	hsa-let-7i-5p	hsa-let-7i-5p	ACAGCACAAACTACTACCTCA	ACAGCACAAACTACTACCTCA	ACAGCACAAACTACTACCTCA	ACAGCACAAACTACTACCTCA	AAAGAGCAGAAGCAGCAGCATCTCTGTACATTTACAGCACAAACTACTACCTCATCAGGGACAGCACAAACTACTACCTCACACCAGACAGCACAAACTACTACCTCAGTGTACACAGCACAAACTACTACCTCAAAGCAGAAGGAAACATTGAACTCAGAGCC
8_miRNA_full_repeat_x4_12	hsa-miR-21-5p	hsa-miR-21-5p	hsa-miR-21-5p	hsa-miR-21-5p	CAACATCAGTCTGATAAGCTA	CAACATCAGTCTGATAAGCTA	CAACATCAGTCTGATAAGCTA	CAACATCAGTCTGATAAGCTA	AAAGAGCAGAAGCAGCAGCATCTCTGTACATTTCAACATCAGTCTGATAAGCTATCAGGGCAACATCAGTCTGATAAGCTACACCAGCAACATCAGTCTGATAAGCTAGTGTACCAACATCAGTCTGATAAGCTAAAGCAGAAGGAAACATTGAACTCAGAGCC
8_miRNA_full_repeat_x4_13	hsa-let-7a-5p	hsa-let-7a-5p	hsa-let-7a-5p	hsa-let-7a-5p	ACTATACAACCTACTACCTCA	ACTATACAACCTACTACCTCA	ACTATACAACCTACTACCTCA	ACTATACAACCTACTACCTCA	AAAGAGCAGAAGCAGCAGCATCTCTGTACATTTACTATACAACCTACTACCTCATCAGGGACTATACAACCTACTACCTCACACCAGACTATACAACCTACTACCTCAGTGTACACTATACAACCTACTACCTCAAAGCAGAAGGAAACATTGAACTCAGAGCC
8_miRNA_full_repeat_x4_14	hsa-miR-7-5p	hsa-miR-7-5p	hsa-miR-7-5p	hsa-miR-7-5p	AACAAAATCACTAGTCTTCCA	AACAAAATCACTAGTCTTCCA	AACAAAATCACTAGTCTTCCA	AACAAAATCACTAGTCTTCCA	AAAGAGCAGAAGCAGCAGCATCTCTGTACATTTAACAAAATCACTAGTCTTCCATCAGGGAACAAAATCACTAGTCTTCCACACCAGAACAAAATCACTAGTCTTCCAGTGTACAACAAAATCACTAGTCTTCCAAAGCAGAAGGAAACATTGAACTCAGAGCC
8_miRNA_full_repeat_x4_15	hsa-miR-107	hsa-miR-107	hsa-miR-107	hsa-miR-107	ATAGCCCTGTACAATGCTGCT	ATAGCCCTGTACAATGCTGCT	ATAGCCCTGTACAATGCTGCT	ATAGCCCTGTACAATGCTGCT	AAAGAGCAGAAGCAGCAGCATCTCTGTACATTATAGCCCTGTACAATGCTGCTCTCAGGATAGCCCTGTACAATGCTGCTACACCAATAGCCCTGTACAATGCTGCTTGTGTAATAGCCCTGTACAATGCTGCTCAAGCAGAAGGAAACATTGAACTCAGAGCC
8_miRNA_full_repeat_x4_16	hsa-miR-18a-5p	hsa-miR-18a-5p	hsa-miR-18a-5p	hsa-miR-18a-5p	ATCTGCACTAGATGCACCTTA	ATCTGCACTAGATGCACCTTA	ATCTGCACTAGATGCACCTTA	ATCTGCACTAGATGCACCTTA	AAAGAGCAGAAGCAGCAGCATCTCTGTACATATCTGCACTAGATGCACCTTAACTCAGATCTGCACTAGATGCACCTTAGACACCATCTGCACTAGATGCACCTTACTGTGTATCTGCACTAGATGCACCTTAACAAGCAGAAGGAAACATTGAACTCAGAGCC
8_miRNA_full_repeat_x4_17	hsa-miR-31-5p	hsa-miR-31-5p	hsa-miR-31-5p	hsa-miR-31-5p	AGCTATGCCAGCATCTTGCCT	AGCTATGCCAGCATCTTGCCT	AGCTATGCCAGCATCTTGCCT	AGCTATGCCAGCATCTTGCCT	AAAGAGCAGAAGCAGCAGCATCTCTGTACATTAGCTATGCCAGCATCTTGCCTCTCAGGAGCTATGCCAGCATCTTGCCTACACCAAGCTATGCCAGCATCTTGCCTTGTGTAAGCTATGCCAGCATCTTGCCTCAAGCAGAAGGAAACATTGAACTCAGAGCC
8_miRNA_full_repeat_x4_18	hsa-miR-19b-3p	hsa-miR-19b-3p	hsa-miR-19b-3p	hsa-miR-19b-3p	AGTTTTGCATGGATTTGCACA	AGTTTTGCATGGATTTGCACA	AGTTTTGCATGGATTTGCACA	AGTTTTGCATGGATTTGCACA	AAAGAGCAGAAGCAGCAGCATCTCTGTACATAGTTTTGCATGGATTTGCACAACTCAGAGTTTTGCATGGATTTGCACAGACACCAGTTTTGCATGGATTTGCACACTGTGTAGTTTTGCATGGATTTGCACAACAAGCAGAAGGAAACATTGAACTCAGAGCC
8_miRNA_full_repeat_x4_19	hsa-let-7c-5p	hsa-let-7c-5p	hsa-let-7c-5p	hsa-let-7c-5p	ACCATACAACCTACTACCTCA	ACCATACAACCTACTACCTCA	ACCATACAACCTACTACCTCA	ACCATACAACCTACTACCTCA	AAAGAGCAGAAGCAGCAGCATCTCTGTACATTTACCATACAACCTACTACCTCATCAGGGACCATACAACCTACTACCTCACACCAGACCATACAACCTACTACCTCAGTGTACACCATACAACCTACTACCTCAAAGCAGAAGGAAACATTGAACTCAGAGCC
8_miRNA_full_repeat_x4_20	hsa-let-7d-5p	hsa-let-7d-5p	hsa-let-7d-5p	hsa-let-7d-5p	ACTATGCAACCTACTACCTCT	ACTATGCAACCTACTACCTCT	ACTATGCAACCTACTACCTCT	ACTATGCAACCTACTACCTCT	AAAGAGCAGAAGCAGCAGCATCTCTGTACATTTACTATGCAACCTACTACCTCTTCAGGGACTATGCAACCTACTACCTCTCACCAGACTATGCAACCTACTACCTCTGTGTACACTATGCAACCTACTACCTCTAAGCAGAAGGAAACATTGAACTCAGAGCC
8_miRNA_full_repeat_x4_21	hsa-miR-23a-3p	hsa-miR-23a-3p	hsa-miR-23a-3p	hsa-miR-23a-3p	GGAAATCCCTGGCAATGTGAT	GGAAATCCCTGGCAATGTGAT	GGAAATCCCTGGCAATGTGAT	GGAAATCCCTGGCAATGTGAT	AAAGAGCAGAAGCAGCAGCATCTCTGTACCTGGAAATCCCTGGCAATGTGATACTCAGGGAAATCCCTGGCAATGTGATCACACCGGAAATCCCTGGCAATGTGATCTGTGTGGAAATCCCTGGCAATGTGATACAAGCAGAAGGAAACATTGAACTCAGAGCC
8_miRNA_full_repeat_x4_22	hsa-let-7g-5p	hsa-let-7g-5p	hsa-let-7g-5p	hsa-let-7g-5p	ACTGTACAAACTACTACCTCA	ACTGTACAAACTACTACCTCA	ACTGTACAAACTACTACCTCA	ACTGTACAAACTACTACCTCA	AAAGAGCAGAAGCAGCAGCATCTCTGTACATTTACTGTACAAACTACTACCTCATCAGGGACTGTACAAACTACTACCTCACACCAGACTGTACAAACTACTACCTCAGTGTACACTGTACAAACTACTACCTCAAAGCAGAAGGAAACATTGAACTCAGAGCC
8_miRNA_full_repeat_x4_23	hsa-miR-141-3p	hsa-miR-141-3p	hsa-miR-141-3p	hsa-miR-141-3p	CATCTTTACCAGACAGTGTTA	CATCTTTACCAGACAGTGTTA	CATCTTTACCAGACAGTGTTA	CATCTTTACCAGACAGTGTTA	AAAGAGCAGAAGCAGCAGCATCTCTGTACATTTCATCTTTACCAGACAGTGTTATCAGGGCATCTTTACCAGACAGTGTTACACCAGCATCTTTACCAGACAGTGTTAGTGTACCATCTTTACCAGACAGTGTTAAAGCAGAAGGAAACATTGAACTCAGAGCC
8_miRNA_full_repeat_x4_24	hsa-let-7b-5p	hsa-let-7b-5p	hsa-let-7b-5p	hsa-let-7b-5p	ACCACACAACCTACTACCTCA	ACCACACAACCTACTACCTCA	ACCACACAACCTACTACCTCA	ACCACACAACCTACTACCTCA	AAAGAGCAGAAGCAGCAGCATCTCTGTACATTTACCACACAACCTACTACCTCATCAGGGACCACACAACCTACTACCTCACACCAGACCACACAACCTACTACCTCAGTGTACACCACACAACCTACTACCTCAAAGCAGAAGGAAACATTGAACTCAGAGCC
8_miRNA_full_repeat_x4_25	hsa-let-7f-5p	hsa-let-7f-5p	hsa-let-7f-5p	hsa-let-7f-5p	ACTATACAATCTACTACCTCA	ACTATACAATCTACTACCTCA	ACTATACAATCTACTACCTCA	ACTATACAATCTACTACCTCA	AAAGAGCAGAAGCAGCAGCATCTCTGTACATTTACTATACAATCTACTACCTCATCAGGGACTATACAATCTACTACCTCACACCAGACTATACAATCTACTACCTCAGTGTACACTATACAATCTACTACCTCAAAGCAGAAGGAAACATTGAACTCAGAGCC
8_miRNA_full_repeat_x4_26	hsa-miR-766-5p	hsa-miR-766-5p	hsa-miR-766-5p	hsa-miR-766-5p	AGACCAGCACCAATTCCTCCT	AGACCAGCACCAATTCCTCCT	AGACCAGCACCAATTCCTCCT	AGACCAGCACCAATTCCTCCT	AAAGAGCAGAAGCAGCAGCATCTCTGTACATTTAGACCAGCACCAATTCCTCCTTCAGGCAGACCAGCACCAATTCCTCCTCACCACAGACCAGCACCAATTCCTCCTGTGTACAGACCAGCACCAATTCCTCCTAAGCAGAAGGAAACATTGAACTCAGAGCC
8_miRNA_full_repeat_x4_27	hsa-miR-6802-3p	hsa-miR-6802-3p	hsa-miR-6802-3p	hsa-miR-6802-3p	TGCTTAGGTGAGAGGGGTGAA	TGCTTAGGTGAGAGGGGTGAA	TGCTTAGGTGAGAGGGGTGAA	TGCTTAGGTGAGAGGGGTGAA	AAAGAGCAGAAGCAGCAGCATCTCTGTACATTTTGCTTAGGTGAGAGGGGTGAATCAGGGTGCTTAGGTGAGAGGGGTGAACACCAGTGCTTAGGTGAGAGGGGTGAAGTGTACTGCTTAGGTGAGAGGGGTGAAAAGCAGAAGGAAACATTGAACTCAGAGCC
8_miRNA_full_repeat_x4_28	hsa-miR-1185-5p	hsa-miR-1185-5p	hsa-miR-1185-5p	hsa-miR-1185-5p	AACATACAAAGGGTATCCTCT	AACATACAAAGGGTATCCTCT	AACATACAAAGGGTATCCTCT	AACATACAAAGGGTATCCTCT	AAAGAGCAGAAGCAGCAGCATCTCTGTACATTTAACATACAAAGGGTATCCTCTTCAGGGAACATACAAAGGGTATCCTCTCACCAGAACATACAAAGGGTATCCTCTGTGTACAACATACAAAGGGTATCCTCTAAGCAGAAGGAAACATTGAACTCAGAGCC
8_miRNA_full_repeat_x4_29	hsa-let-7g-3p	hsa-let-7g-3p	hsa-let-7g-3p	hsa-let-7g-3p	GCAAGGCAGTGGCCTGTACAG	GCAAGGCAGTGGCCTGTACAG	GCAAGGCAGTGGCCTGTACAG	GCAAGGCAGTGGCCTGTACAG	AAAGAGCAGAAGCAGCAGCATCTCTGTACATTTGCAAGGCAGTGGCCTGTACAGTCAGGGGCAAGGCAGTGGCCTGTACAGCACCAGGCAAGGCAGTGGCCTGTACAGGTGTACGCAAGGCAGTGGCCTGTACAGAAGCAGAAGGAAACATTGAACTCAGAGCC
8_miRNA_full_repeat_x4_30	hsa-miR-3065-3p	hsa-miR-3065-3p	hsa-miR-3065-3p	hsa-miR-3065-3p	CCAACAATATCCTGGTGCTGA	CCAACAATATCCTGGTGCTGA	CCAACAATATCCTGGTGCTGA	CCAACAATATCCTGGTGCTGA	AAAGAGCAGAAGCAGCAGCATCTCTGTACATTTCCAACAATATCCTGGTGCTGATCAGGGCCAACAATATCCTGGTGCTGACACCAGCCAACAATATCCTGGTGCTGAGTGTACCCAACAATATCCTGGTGCTGAAAGCAGAAGGAAACATTGAACTCAGAGCC
8_miRNA_full_repeat_x4_31	hsa-miR-135a-3p	hsa-miR-135a-3p	hsa-miR-135a-3p	hsa-miR-135a-3p	GCCACGGCTCCAATCCCTATA	GCCACGGCTCCAATCCCTATA	GCCACGGCTCCAATCCCTATA	GCCACGGCTCCAATCCCTATA	AAAGAGCAGAAGCAGCAGCATCTCTGTACATTTGCCACGGCTCCAATCCCTATATCAGGGGCCACGGCTCCAATCCCTATACACCAGGCCACGGCTCCAATCCCTATAGTGTACGCCACGGCTCCAATCCCTATACAGCAGAAGGAAACATTGAACTCAGAGCC
8_miRNA_full_repeat_x4_32	hsa-miR-3064-3p	hsa-miR-3064-3p	hsa-miR-3064-3p	hsa-miR-3064-3p	TAAGGTGTTGCAGTGTGGCAA	TAAGGTGTTGCAGTGTGGCAA	TAAGGTGTTGCAGTGTGGCAA	TAAGGTGTTGCAGTGTGGCAA	AAAGAGCAGAAGCAGCAGCATCTCTGTACATTTTAAGGTGTTGCAGTGTGGCAATCAGGGTAAGGTGTTGCAGTGTGGCAACACCAGTAAGGTGTTGCAGTGTGGCAAGTGTACTAAGGTGTTGCAGTGTGGCAAAAGCAGAAGGAAACATTGAACTCAGAGCC
8_miRNA_full_repeat_x4_33	hsa-miR-3200-3p	hsa-miR-3200-3p	hsa-miR-3200-3p	hsa-miR-3200-3p	AGACCTGAGTAGCGCAAGGTG	AGACCTGAGTAGCGCAAGGTG	AGACCTGAGTAGCGCAAGGTG	AGACCTGAGTAGCGCAAGGTG	AAAGAGCAGAAGCAGCAGCATCTCTGTACATTTAGACCTGAGTAGCGCAAGGTGTCAGGCAGACCTGAGTAGCGCAAGGTGCACCACAGACCTGAGTAGCGCAAGGTGGTGTACAGACCTGAGTAGCGCAAGGTGAAGCAGAAGGAAACATTGAACTCAGAGCC
8_miRNA_full_repeat_x4_34	hsa-miR-548am-3p	hsa-miR-548am-3p	hsa-miR-548am-3p	hsa-miR-548am-3p	CAAAAGTAACTGCAGTTTTTG	CAAAAGTAACTGCAGTTTTTG	CAAAAGTAACTGCAGTTTTTG	CAAAAGTAACTGCAGTTTTTG	AAAGAGCAGAAGCAGCAGCATCTCTGTACATTTCAAAAGTAACTGCAGTTTTTGTCAGGGCAAAAGTAACTGCAGTTTTTGCACCAGCAAAAGTAACTGCAGTTTTTGGTGTACCAAAAGTAACTGCAGTTTTTGAAGCAGAAGGAAACATTGAACTCAGAGCC
8_miRNA_full_repeat_x4_35	hsa-miR-490-5p	hsa-miR-490-5p	hsa-miR-490-5p	hsa-miR-490-5p	AACCCACCTGGAGATCCATGG	AACCCACCTGGAGATCCATGG	AACCCACCTGGAGATCCATGG	AACCCACCTGGAGATCCATGG	AAAGAGCAGAAGCAGCAGCATCTCTGTACATAACCCACCTGGAGATCCATGGACTCAGAACCCACCTGGAGATCCATGGGACACCAACCCACCTGGAGATCCATGGCTGTGTAACCCACCTGGAGATCCATGGACAAGCAGAAGGAAACATTGAACTCAGAGCC
8_miRNA_full_repeat_x4_36	hsa-miR-1271-5p	hsa-miR-1271-5p	hsa-miR-1271-5p	hsa-miR-1271-5p	GAGTGCTTGCTAGGTGCCAAG	GAGTGCTTGCTAGGTGCCAAG	GAGTGCTTGCTAGGTGCCAAG	GAGTGCTTGCTAGGTGCCAAG	AAAGAGCAGAAGCAGCAGCATCTCTGTACATTTGAGTGCTTGCTAGGTGCCAAGTCAGGGGAGTGCTTGCTAGGTGCCAAGCACCAGGAGTGCTTGCTAGGTGCCAAGGTGTACGAGTGCTTGCTAGGTGCCAAGAAGCAGAAGGAAACATTGAACTCAGAGCC
8_miRNA_full_repeat_x4_37	hsa-miR-193b-5p	hsa-miR-193b-5p	hsa-miR-193b-5p	hsa-miR-193b-5p	CATCTCGCCCTCAAAACCCCG	CATCTCGCCCTCAAAACCCCG	CATCTCGCCCTCAAAACCCCG	CATCTCGCCCTCAAAACCCCG	AAAGAGCAGAAGCAGCAGCATCTCTGTACATTTCATCTCGCCCTCAAAACCCCGTCAGGGCATCTCGCCCTCAAAACCCCGCACCAGCATCTCGCCCTCAAAACCCCGGTGTACCATCTCGCCCTCAAAACCCCGAAGCAGAAGGAAACATTGAACTCAGAGCC
8_miRNA_full_repeat_x4_38	hsa-miR-362-3p	hsa-miR-362-3p	hsa-miR-362-3p	hsa-miR-362-3p	GAATCCTTGAATAGGTGTGTT	GAATCCTTGAATAGGTGTGTT	GAATCCTTGAATAGGTGTGTT	GAATCCTTGAATAGGTGTGTT	AAAGAGCAGAAGCAGCAGCATCTCTGTACATTTGAATCCTTGAATAGGTGTGTTTCAGGGGAATCCTTGAATAGGTGTGTTCACCAGGAATCCTTGAATAGGTGTGTTGTGTACGAATCCTTGAATAGGTGTGTTAAGCAGAAGGAAACATTGAACTCAGAGCC
8_miRNA_full_repeat_x4_39	hsa-miR-6758-3p	hsa-miR-6758-3p	hsa-miR-6758-3p	hsa-miR-6758-3p	ACTGGACAGAGGAGAATGAGT	ACTGGACAGAGGAGAATGAGT	ACTGGACAGAGGAGAATGAGT	ACTGGACAGAGGAGAATGAGT	AAAGAGCAGAAGCAGCAGCATCTCTGTACATTTACTGGACAGAGGAGAATGAGTTCAGGGACTGGACAGAGGAGAATGAGTCACCAGACTGGACAGAGGAGAATGAGTGTGTACACTGGACAGAGGAGAATGAGTAAGCAGAAGGAAACATTGAACTCAGAGCC
8_miRNA_full_repeat_x4_40	hsa-miR-3180-3p	hsa-miR-3180-3p	hsa-miR-3180-3p	hsa-miR-3180-3p	GCCTCCGGAAGCTCCGCCCCA	GCCTCCGGAAGCTCCGCCCCA	GCCTCCGGAAGCTCCGCCCCA	GCCTCCGGAAGCTCCGCCCCA	AAAGAGCAGAAGCAGCAGCATCTCTGTACATTTGCCTCCGGAAGCTCCGCCCCATCAGGGGCCTCCGGAAGCTCCGCCCCACACCAGGCCTCCGGAAGCTCCGCCCCAGTGTACGCCTCCGGAAGCTCCGCCCCAAAGCAGAAGGAAACATTGAACTCAGAGCC
8_miRNA_full_repeat_x4_41	hsa-miR-128-3p	hsa-miR-128-3p	hsa-miR-128-3p	hsa-miR-128-3p	AAAGAGACCGGTTCACTGTGA	AAAGAGACCGGTTCACTGTGA	AAAGAGACCGGTTCACTGTGA	AAAGAGACCGGTTCACTGTGA	AAAGAGCAGAAGCAGCAGCATCTCTGTACATTTAAAGAGACCGGTTCACTGTGATCAGGGAAAGAGACCGGTTCACTGTGACACCAGAAAGAGACCGGTTCACTGTGAGTGTACAAAGAGACCGGTTCACTGTGAAAGCAGAAGGAAACATTGAACTCAGAGCC
8_miRNA_full_repeat_x4_42	hsa-miR-214-3p	hsa-miR-214-3p	hsa-miR-214-3p	hsa-miR-214-3p	CTGCCTGTCTGTGCCTGCTGT	CTGCCTGTCTGTGCCTGCTGT	CTGCCTGTCTGTGCCTGCTGT	CTGCCTGTCTGTGCCTGCTGT	AAAGAGCAGAAGCAGCAGCATCTCTGTACATTTCTGCCTGTCTGTGCCTGCTGTTCAGGGCTGCCTGTCTGTGCCTGCTGTCACCAGCTGCCTGTCTGTGCCTGCTGTGTGTACCTGCCTGTCTGTGCCTGCTGTAAGCAGAAGGAAACATTGAACTCAGAGCC
8_miRNA_full_repeat_x4_43	hsa-miR-574-5p	hsa-miR-574-5p	hsa-miR-574-5p	hsa-miR-574-5p	ACACTCACACACACACACTCA	ACACTCACACACACACACTCA	ACACTCACACACACACACTCA	ACACTCACACACACACACTCA	AAAGAGCAGAAGCAGCAGCATCTCTGTACATTTACACTCACACACACACACTCATCAGGGACACTCACACACACACACTCACACCAGACACTCACACACACACACTCAGTGTACACACTCACACACACACACTCAAAGCAGAAGGAAACATTGAACTCAGAGCC
8_miRNA_full_repeat_x4_44	hsa-miR-301a-3p	hsa-miR-301a-3p	hsa-miR-301a-3p	hsa-miR-301a-3p	TTTGACAATACTATTGCACTG	TTTGACAATACTATTGCACTG	TTTGACAATACTATTGCACTG	TTTGACAATACTATTGCACTG	AAAGAGCAGAAGCAGCAGCATCTCTGTACATTTTTTGACAATACTATTGCACTGTCAGGGTTTGACAATACTATTGCACTGCACCAGTTTGACAATACTATTGCACTGGTGTACTTTGACAATACTATTGCACTGAAGCAGAAGGAAACATTGAACTCAGAGCC
8_miRNA_full_repeat_x4_45	hsa-miR-582-5p	hsa-miR-582-5p	hsa-miR-582-5p	hsa-miR-582-5p	TAACTGGTTGAACAACTGTAA	TAACTGGTTGAACAACTGTAA	TAACTGGTTGAACAACTGTAA	TAACTGGTTGAACAACTGTAA	AAAGAGCAGAAGCAGCAGCATCTCTGTACATTTTAACTGGTTGAACAACTGTAATCAGGGTAACTGGTTGAACAACTGTAACACCAGTAACTGGTTGAACAACTGTAAGTGTACTAACTGGTTGAACAACTGTAAAAGCAGAAGGAAACATTGAACTCAGAGCC
8_miRNA_full_repeat_x4_46	hsa-miR-197-3p	hsa-miR-197-3p	hsa-miR-197-3p	hsa-miR-197-3p	CTGGGTGGAGAAGGTGGTGAA	CTGGGTGGAGAAGGTGGTGAA	CTGGGTGGAGAAGGTGGTGAA	CTGGGTGGAGAAGGTGGTGAA	AAAGAGCAGAAGCAGCAGCATCTCTGTACATTTCTGGGTGGAGAAGGTGGTGAATCAGGGCTGGGTGGAGAAGGTGGTGAACACCAGCTGGGTGGAGAAGGTGGTGAAGTGTACCTGGGTGGAGAAGGTGGTGAAAAGCAGAAGGAAACATTGAACTCAGAGCC
8_miRNA_full_repeat_x4_47	hsa-miR-425-5p	hsa-miR-425-5p	hsa-miR-425-5p	hsa-miR-425-5p	AACGGGAGTGATCGTGTCATT	AACGGGAGTGATCGTGTCATT	AACGGGAGTGATCGTGTCATT	AACGGGAGTGATCGTGTCATT	AAAGAGCAGAAGCAGCAGCATCTCTGTACATTTAACGGGAGTGATCGTGTCATTTCAGGGAACGGGAGTGATCGTGTCATTCACCAGAACGGGAGTGATCGTGTCATTGTGTACAACGGGAGTGATCGTGTCATTAAGCAGAAGGAAACATTGAACTCAGAGCC
8_miRNA_full_repeat_x4_48	hsa-miR-374a-5p	hsa-miR-374a-5p	hsa-miR-374a-5p	hsa-miR-374a-5p	ACTTATCAGGTTGTATTATAA	ACTTATCAGGTTGTATTATAA	ACTTATCAGGTTGTATTATAA	ACTTATCAGGTTGTATTATAA	AAAGAGCAGAAGCAGCAGCATCTCTGTACATTTACTTATCAGGTTGTATTATAATCAGGGACTTATCAGGTTGTATTATAACACCAGACTTATCAGGTTGTATTATAAGTGTACACTTATCAGGTTGTATTATAACAGCAGAAGGAAACATTGAACTCAGAGCC
8_miRNA_full_repeat_x4_49	hsa-miR-17-3p	hsa-miR-17-3p	hsa-miR-17-3p	hsa-miR-17-3p	TACAAGTGCCTTCACTGCAGT	TACAAGTGCCTTCACTGCAGT	TACAAGTGCCTTCACTGCAGT	TACAAGTGCCTTCACTGCAGT	AAAGAGCAGAAGCAGCAGCATCTCTGTACATTTTACAAGTGCCTTCACTGCAGTTCAGGGTACAAGTGCCTTCACTGCAGTCACCAGTACAAGTGCCTTCACTGCAGTGTGTACTACAAGTGCCTTCACTGCAGTAAGCAGAAGGAAACATTGAACTCAGAGCC
8_miRNA_full_repeat_x4_50	hsa-miR-9-3p	hsa-miR-9-3p	hsa-miR-9-3p	hsa-miR-9-3p	CTTTCGGTTATCTAGCTTTAT	CTTTCGGTTATCTAGCTTTAT	CTTTCGGTTATCTAGCTTTAT	CTTTCGGTTATCTAGCTTTAT	AAAGAGCAGAAGCAGCAGCATCTCTGTACATTTCTTTCGGTTATCTAGCTTTATTCAGGGCTTTCGGTTATCTAGCTTTATCACCAGCTTTCGGTTATCTAGCTTTATCTGTACCTTTCGGTTATCTAGCTTTATAAGCAGAAGGAAACATTGAACTCAGAGCC
8_miRNA_full_repeat_x4_51	hsa-miR-186-5p	hsa-miR-186-5p	hsa-miR-186-5p	hsa-miR-186-5p	GCCCAAAAGGAGAATTCTTTG	GCCCAAAAGGAGAATTCTTTG	GCCCAAAAGGAGAATTCTTTG	GCCCAAAAGGAGAATTCTTTG	AAAGAGCAGAAGCAGCAGCATCTCTGTACATTTGCCCAAAAGGAGAATTCTTTGTCAGGGGCCCAAAAGGAGAATTCTTTGCACCAGGCCCAAAAGGAGAATTCTTTGGTGTACGCCCAAAAGGAGAATTCTTTGAAGCAGAAGGAAACATTGAACTCAGAGCC
8_miRNA_full_repeat_x4_52	hsa-miR-199a-5p	hsa-miR-199a-5p	hsa-miR-199a-5p	hsa-miR-199a-5p	ACAGGTAGTCTGAACACTGGG	ACAGGTAGTCTGAACACTGGG	ACAGGTAGTCTGAACACTGGG	ACAGGTAGTCTGAACACTGGG	AAAGAGCAGAAGCAGCAGCATCTCTGTACATTTACAGGTAGTCTGAACACTGGGTCAGGGACAGGTAGTCTGAACACTGGGCACCAGACAGGTAGTCTGAACACTGGGGTGTACACAGGTAGTCTGAACACTGGGAAGCAGAAGGAAACATTGAACTCAGAGCC
8_miRNA_full_repeat_x4_53	hsa-miR-532-5p	hsa-miR-532-5p	hsa-miR-532-5p	hsa-miR-532-5p	CGGTCCTACACTCAAGGCATG	CGGTCCTACACTCAAGGCATG	CGGTCCTACACTCAAGGCATG	CGGTCCTACACTCAAGGCATG	AAAGAGCAGAAGCAGCAGCATCTCTGTACATTTCGGTCCTACACTCAAGGCATGTCAGGGCGGTCCTACACTCAAGGCATGCACCAGCGGTCCTACACTCAAGGCATGGTGTACCGGTCCTACACTCAAGGCATGAAGCAGAAGGAAACATTGAACTCAGAGCC
8_miRNA_full_repeat_x4_54	hsa-miR-145-5p	hsa-miR-145-5p	hsa-miR-145-5p	hsa-miR-145-5p	GGATTCCTGGGAAAACTGGAC	GGATTCCTGGGAAAACTGGAC	GGATTCCTGGGAAAACTGGAC	GGATTCCTGGGAAAACTGGAC	AAAGAGCAGAAGCAGCAGCATCTCTGTACATTTGGATTCCTGGGAAAACTGGACTCAGGGGGATTCCTGGGAAAACTGGACCACCAGGGATTCCTGGGAAAACTGGACGTGTACGGATTCCTGGGAAAACTGGACAAGCAGAAGGAAACATTGAACTCAGAGCC
8_miRNA_full_repeat_x4_55	hsa-miR-342-3p	hsa-miR-342-3p	hsa-miR-342-3p	hsa-miR-342-3p	GGGTGCGATTTCTGTGTGAGA	GGGTGCGATTTCTGTGTGAGA	GGGTGCGATTTCTGTGTGAGA	GGGTGCGATTTCTGTGTGAGA	AAAGAGCAGAAGCAGCAGCATCTCTGTACATTTGGGTGCGATTTCTGTGTGAGATCAGGGGGGTGCGATTTCTGTGTGAGACACCAGGGGTGCGATTTCTGTGTGAGAGTGTACGGGTGCGATTTCTGTGTGAGAAAGCAGAAGGAAACATTGAACTCAGAGCC
8_miRNA_full_repeat_x4_56	hsa-miR-340-5p	hsa-miR-340-5p	hsa-miR-340-5p	hsa-miR-340-5p	ATCAGTCTCATTGCTTTATAA	ATCAGTCTCATTGCTTTATAA	ATCAGTCTCATTGCTTTATAA	ATCAGTCTCATTGCTTTATAA	AAAGAGCAGAAGCAGCAGCATCTCTGTACATTTATCAGTCTCATTGCTTTATAATCAGGGATCAGTCTCATTGCTTTATAACACCAGATCAGTCTCATTGCTTTATAAGTGTACATCAGTCTCATTGCTTTATAACAGCAGAAGGAAACATTGAACTCAGAGCC
8_miRNA_full_repeat_x4_57	hsa-miR-551b-3p	hsa-miR-551b-3p	hsa-miR-551b-3p	hsa-miR-551b-3p	CTGAAACCAAGTATGGGTCGC	CTGAAACCAAGTATGGGTCGC	CTGAAACCAAGTATGGGTCGC	CTGAAACCAAGTATGGGTCGC	AAAGAGCAGAAGCAGCAGCATCTCTGTACATTTCTGAAACCAAGTATGGGTCGCTCAGGGCTGAAACCAAGTATGGGTCGCCACCAGCTGAAACCAAGTATGGGTCGCGTGTACCTGAAACCAAGTATGGGTCGCAAGCAGAAGGAAACATTGAACTCAGAGCC
8_miRNA_full_repeat_x4_58	hsa-miR-574-3p	hsa-miR-574-3p	hsa-miR-574-3p	hsa-miR-574-3p	GTGGGTGTGTGCATGAGCGTG	GTGGGTGTGTGCATGAGCGTG	GTGGGTGTGTGCATGAGCGTG	GTGGGTGTGTGCATGAGCGTG	AAAGAGCAGAAGCAGCAGCATCTCTGTACATTTGTGGGTGTGTGCATGAGCGTGTCAGGGGTGGGTGTGTGCATGAGCGTGCACCAGGTGGGTGTGTGCATGAGCGTGGTGTACGTGGGTGTGTGCATGAGCGTGAAGCAGAAGGAAACATTGAACTCAGAGCC
8_miRNA_full_repeat_x4_59	hsa-miR-205-3p	hsa-miR-205-3p	hsa-miR-205-3p	hsa-miR-205-3p	GAACTTCACTCCACTGAAATC	GAACTTCACTCCACTGAAATC	GAACTTCACTCCACTGAAATC	GAACTTCACTCCACTGAAATC	AAAGAGCAGAAGCAGCAGCATCTCTGTACATTTGAACTTCACTCCACTGAAATCTCAGGGGAACTTCACTCCACTGAAATCCACCAGGAACTTCACTCCACTGAAATCGTGTACGAACTTCACTCCACTGAAATCAAGCAGAAGGAAACATTGAACTCAGAGCC
8_miRNA_full_repeat_x4_60	hsa-miR-324-5p	hsa-miR-324-5p	hsa-miR-324-5p	hsa-miR-324-5p	ACCAATGCCCTAGGGGATGCG	ACCAATGCCCTAGGGGATGCG	ACCAATGCCCTAGGGGATGCG	ACCAATGCCCTAGGGGATGCG	AAAGAGCAGAAGCAGCAGCATCTCTGTACATTACCAATGCCCTAGGGGATGCGCTCAGGACCAATGCCCTAGGGGATGCGACACCAACCAATGCCCTAGGGGATGCGTGTGTAACCAATGCCCTAGGGGATGCGCAAGCAGAAGGAAACATTGAACTCAGAGCC
8_miRNA_full_repeat_x4_61	hsa-miR-124-3p	hsa-miR-124-3p	hsa-miR-124-3p	hsa-miR-124-3p	TGGCATTCACCGCGTGCCTTA	TGGCATTCACCGCGTGCCTTA	TGGCATTCACCGCGTGCCTTA	TGGCATTCACCGCGTGCCTTA	AAAGAGCAGAAGCAGCAGCATCTCTGTACATTTTGGCATTCACCGCGTGCCTTATCAGGGTGGCATTCACCGCGTGCCTTACACCAGTGGCATTCACCGCGTGCCTTAGTGTACTGGCATTCACCGCGTGCCTTAAAGCAGAAGGAAACATTGAACTCAGAGCC
8_miRNA_full_repeat_x4_62	hsa-miR-937-5p	hsa-miR-937-5p	hsa-miR-937-5p	hsa-miR-937-5p	ACCAGCCCCACCCTGACTCAC	ACCAGCCCCACCCTGACTCAC	ACCAGCCCCACCCTGACTCAC	ACCAGCCCCACCCTGACTCAC	AAAGAGCAGAAGCAGCAGCATCTCTGTACATTTACCAGCCCCACCCTGACTCACTCAGGGACCAGCCCCACCCTGACTCACCACCAGACCAGCCCCACCCTGACTCACGTGTACACCAGCCCCACCCTGACTCACAAGCAGAAGGAAACATTGAACTCAGAGCC
8_miRNA_full_repeat_x4_63	hsa-miR-224-5p	hsa-miR-224-5p	hsa-miR-224-5p	hsa-miR-224-5p	ACGGAACCACTAGTGACTTGA	ACGGAACCACTAGTGACTTGA	ACGGAACCACTAGTGACTTGA	ACGGAACCACTAGTGACTTGA	AAAGAGCAGAAGCAGCAGCATCTCTGTACATTTACGGAACCACTAGTGACTTGATCAGGGACGGAACCACTAGTGACTTGACACCAGACGGAACCACTAGTGACTTGAGTGTACACGGAACCACTAGTGACTTGAAAGCAGAAGGAAACATTGAACTCAGAGCC
8_miRNA_full_repeat_x4_64	hsa-miR-146a-5p	hsa-miR-146a-5p	hsa-miR-146a-5p	hsa-miR-146a-5p	ACCCATGGAATTCAGTTCTCA	ACCCATGGAATTCAGTTCTCA	ACCCATGGAATTCAGTTCTCA	ACCCATGGAATTCAGTTCTCA	AAAGAGCAGAAGCAGCAGCATCTCTGTACATTACCCATGGAATTCAGTTCTCACTCAGGACCCATGGAATTCAGTTCTCAACACCAACCCATGGAATTCAGTTCTCACGTGTAACCCATGGAATTCAGTTCTCACAAGCAGAAGGAAACATTGAACTCAGAGCC
8_miRNA_full_repeat_x4_65	hsa-miR-590-5p	hsa-miR-590-5p	hsa-miR-590-5p	hsa-miR-590-5p	TGCACTTTTATGAATAAGCTC	TGCACTTTTATGAATAAGCTC	TGCACTTTTATGAATAAGCTC	TGCACTTTTATGAATAAGCTC	AAAGAGCAGAAGCAGCAGCATCTCTGTACATTTTGCACTTTTATGAATAAGCTCTCAGGGTGCACTTTTATGAATAAGCTCCACCAGTGCACTTTTATGAATAAGCTCGTGTACTGCACTTTTATGAATAAGCTCAAGCAGAAGGAAACATTGAACTCAGAGCC
8_miRNA_full_repeat_x4_66	hsa-miR-660-5p	hsa-miR-660-5p	hsa-miR-660-5p	hsa-miR-660-5p	AACTCCGATATGCAATGGGTA	AACTCCGATATGCAATGGGTA	AACTCCGATATGCAATGGGTA	AACTCCGATATGCAATGGGTA	AAAGAGCAGAAGCAGCAGCATCTCTGTACATTTAACTCCGATATGCAATGGGTATCAGGGAACTCCGATATGCAATGGGTACACCAGAACTCCGATATGCAATGGGTAGTGTACAACTCCGATATGCAATGGGTAAAGCAGAAGGAAACATTGAACTCAGAGCC
8_miRNA_full_repeat_x4_67	hsa-miR-518c-5p	hsa-miR-518c-5p	hsa-miR-518c-5p	hsa-miR-518c-5p	GAAAGTGCTTCCCTCCAGAGA	GAAAGTGCTTCCCTCCAGAGA	GAAAGTGCTTCCCTCCAGAGA	GAAAGTGCTTCCCTCCAGAGA	AAAGAGCAGAAGCAGCAGCATCTCTGTACATTTGAAAGTGCTTCCCTCCAGAGATCAGGGGAAAGTGCTTCCCTCCAGAGACACCAGGAAAGTGCTTCCCTCCAGAGAGTGTACGAAAGTGCTTCCCTCCAGAGAAAGCAGAAGGAAACATTGAACTCAGAGCC
8_miRNA_full_repeat_x4_68	hsa-miR-664b-3p	hsa-miR-664b-3p	hsa-miR-664b-3p	hsa-miR-664b-3p	GTAGGCTGGGAGGCAAATGAA	GTAGGCTGGGAGGCAAATGAA	GTAGGCTGGGAGGCAAATGAA	GTAGGCTGGGAGGCAAATGAA	AAAGAGCAGAAGCAGCAGCATCTCTGTACATTGTAGGCTGGGAGGCAAATGAACTCAGGGTAGGCTGGGAGGCAAATGAAACACCAGTAGGCTGGGAGGCAAATGAACGTGTAGTAGGCTGGGAGGCAAATGAACAAGCAGAAGGAAACATTGAACTCAGAGCC
8_miRNA_full_repeat_x4_69	hsa-miR-423-5p	hsa-miR-423-5p	hsa-miR-423-5p	hsa-miR-423-5p	AGTCTCGCTCTCTGCCCCTCA	AGTCTCGCTCTCTGCCCCTCA	AGTCTCGCTCTCTGCCCCTCA	AGTCTCGCTCTCTGCCCCTCA	AAAGAGCAGAAGCAGCAGCATCTCTGTACATTTAGTCTCGCTCTCTGCCCCTCATCAGGGAGTCTCGCTCTCTGCCCCTCACACCAGAGTCTCGCTCTCTGCCCCTCAGTGTACAGTCTCGCTCTCTGCCCCTCAAAGCAGAAGGAAACATTGAACTCAGAGCC
8_miRNA_full_repeat_x4_70	hsa-miR-125a-3p	hsa-miR-125a-3p	hsa-miR-125a-3p	hsa-miR-125a-3p	GCTCCCAAGAACCTCACCTGT	GCTCCCAAGAACCTCACCTGT	GCTCCCAAGAACCTCACCTGT	GCTCCCAAGAACCTCACCTGT	AAAGAGCAGAAGCAGCAGCATCTCTGTACATTTGCTCCCAAGAACCTCACCTGTTCAGGGGCTCCCAAGAACCTCACCTGTCACCAGGCTCCCAAGAACCTCACCTGTGTGTACGCTCCCAAGAACCTCACCTGTAAGCAGAAGGAAACATTGAACTCAGAGCC
8_miRNA_full_repeat_x4_71	hsa-miR-361-5p	hsa-miR-361-5p	hsa-miR-361-5p	hsa-miR-361-5p	TACCCCTGGAGATTCTGATAA	TACCCCTGGAGATTCTGATAA	TACCCCTGGAGATTCTGATAA	TACCCCTGGAGATTCTGATAA	AAAGAGCAGAAGCAGCAGCATCTCTGTACATTTTACCCCTGGAGATTCTGATAATCAGGGTACCCCTGGAGATTCTGATAACACCAGTACCCCTGGAGATTCTGATAAGTGTACTACCCCTGGAGATTCTGATAAAAGCAGAAGGAAACATTGAACTCAGAGCC
8_miRNA_full_repeat_x4_72	hsa-miR-140-3p	hsa-miR-140-3p	hsa-miR-140-3p	hsa-miR-140-3p	CCGTGGTTCTACCCTGTGGTA	CCGTGGTTCTACCCTGTGGTA	CCGTGGTTCTACCCTGTGGTA	CCGTGGTTCTACCCTGTGGTA	AAAGAGCAGAAGCAGCAGCATCTCTGTACATTTCCGTGGTTCTACCCTGTGGTATCAGGGCCGTGGTTCTACCCTGTGGTACACCAGCCGTGGTTCTACCCTGTGGTAGTGTACCCGTGGTTCTACCCTGTGGTAAAGCAGAAGGAAACATTGAACTCAGAGCC
8_miRNA_full_repeat_x4_73	hsa-miR-6791-5p	hsa-miR-6791-5p	hsa-miR-6791-5p	hsa-miR-6791-5p	CCGCCTGCCCAGCCCCAGGGG	CCGCCTGCCCAGCCCCAGGGG	CCGCCTGCCCAGCCCCAGGGG	CCGCCTGCCCAGCCCCAGGGG	AAAGAGCAGAAGCAGCAGCATCTCTGTACATTTCCGCCTGCCCAGCCCCAGGGGTCAGGGCCGCCTGCCCAGCCCCAGGGGCACCAGCCGCCTGCCCAGCCCCAGGGGGTGTACCCGCCTGCCCAGCCCCAGGGGAAGCAGAAGGAAACATTGAACTCAGAGCC
8_miRNA_full_repeat_x4_74	hsa-miR-222-3p	hsa-miR-222-3p	hsa-miR-222-3p	hsa-miR-222-3p	ACCCAGTAGCCAGATGTAGCT	ACCCAGTAGCCAGATGTAGCT	ACCCAGTAGCCAGATGTAGCT	ACCCAGTAGCCAGATGTAGCT	AAAGAGCAGAAGCAGCAGCATCTCTGTACATTACCCAGTAGCCAGATGTAGCTCTCAGGACCCAGTAGCCAGATGTAGCTACACCAACCCAGTAGCCAGATGTAGCTTGTGTAACCCAGTAGCCAGATGTAGCTCAAGCAGAAGGAAACATTGAACTCAGAGCC
8_miRNA_full_repeat_x4_75	hsa-miR-4746-3p	hsa-miR-4746-3p	hsa-miR-4746-3p	hsa-miR-4746-3p	TCGGCCCGCAGGAGCACCGCT	TCGGCCCGCAGGAGCACCGCT	TCGGCCCGCAGGAGCACCGCT	TCGGCCCGCAGGAGCACCGCT	AAAGAGCAGAAGCAGCAGCATCTCTGTACATTTTCGGCCCGCAGGAGCACCGCTTCAGGGTCGGCCCGCAGGAGCACCGCTCACCAGTCGGCCCGCAGGAGCACCGCTGTGTACTCGGCCCGCAGGAGCACCGCTAAGCAGAAGGAAACATTGAACTCAGAGCC
8_miRNA_full_repeat_x4_76	hsa-miR-101-3p	hsa-miR-101-3p	hsa-miR-101-3p	hsa-miR-101-3p	TTCAGTTATCACAGTACTGTA	TTCAGTTATCACAGTACTGTA	TTCAGTTATCACAGTACTGTA	TTCAGTTATCACAGTACTGTA	AAAGAGCAGAAGCAGCAGCATCTCTGTACATTTTTCAGTTATCACAGTACTGTATCAGGGTTCAGTTATCACAGTACTGTACACCAGTTCAGTTATCACAGTACTGTAGTGTACTTCAGTTATCACAGTACTGTAAAGCAGAAGGAAACATTGAACTCAGAGCC
8_miRNA_full_repeat_x4_77	hsa-miR-3663-3p	hsa-miR-3663-3p	hsa-miR-3663-3p	hsa-miR-3663-3p	GCCCGGCCTGTGTGGTGCTCA	GCCCGGCCTGTGTGGTGCTCA	GCCCGGCCTGTGTGGTGCTCA	GCCCGGCCTGTGTGGTGCTCA	AAAGAGCAGAAGCAGCAGCATCTCTGTACATTTGCCCGGCCTGTGTGGTGCTCATCAGGGGCCCGGCCTGTGTGGTGCTCACACCAGGCCCGGCCTGTGTGGTGCTCAGTGTACGCCCGGCCTGTGTGGTGCTCAAAGCAGAAGGAAACATTGAACTCAGAGCC
8_miRNA_full_repeat_x4_78	hsa-miR-625-5p	hsa-miR-625-5p	hsa-miR-625-5p	hsa-miR-625-5p	GGACTATAGAACTTTCCCCCT	GGACTATAGAACTTTCCCCCT	GGACTATAGAACTTTCCCCCT	GGACTATAGAACTTTCCCCCT	AAAGAGCAGAAGCAGCAGCATCTCTGTACATTTGGACTATAGAACTTTCCCCCTTCAGGGGGACTATAGAACTTTCCCCCTCACCAGGGACTATAGAACTTTCCCCCTGTGTACGGACTATAGAACTTTCCCCCTAAGCAGAAGGAAACATTGAACTCAGAGCC
8_miRNA_full_repeat_x4_79	hsa-miR-203a-3p	hsa-miR-203a-3p	hsa-miR-203a-3p	hsa-miR-203a-3p	TAGTGGTCCTAAACATTTCAC	TAGTGGTCCTAAACATTTCAC	TAGTGGTCCTAAACATTTCAC	TAGTGGTCCTAAACATTTCAC	AAAGAGCAGAAGCAGCAGCATCTCTGTACATTTTAGTGGTCCTAAACATTTCACTCAGGGTAGTGGTCCTAAACATTTCACCACCAGTAGTGGTCCTAAACATTTCACGTGTACTAGTGGTCCTAAACATTTCACAAGCAGAAGGAAACATTGAACTCAGAGCC
8_miRNA_full_repeat_x4_80	hsa-miR-378a-3p	hsa-miR-378a-3p	hsa-miR-378a-3p	hsa-miR-378a-3p	CCTTCTGACTCCAAGTCCAGT	CCTTCTGACTCCAAGTCCAGT	CCTTCTGACTCCAAGTCCAGT	CCTTCTGACTCCAAGTCCAGT	AAAGAGCAGAAGCAGCAGCATCTCTGTACATTTCCTTCTGACTCCAAGTCCAGTTCAGGGCCTTCTGACTCCAAGTCCAGTCACCAGCCTTCTGACTCCAAGTCCAGTGTGTACCCTTCTGACTCCAAGTCCAGTAAGCAGAAGGAAACATTGAACTCAGAGCC
8_miRNA_full_repeat_x4_81	hsa-miR-320a-3p	hsa-miR-320a-3p	hsa-miR-320a-3p	hsa-miR-320a-3p	CGCCCTCTCAACCCAGCTTTT	CGCCCTCTCAACCCAGCTTTT	CGCCCTCTCAACCCAGCTTTT	CGCCCTCTCAACCCAGCTTTT	AAAGAGCAGAAGCAGCAGCATCTCTGTACATTTCGCCCTCTCAACCCAGCTTTTTCAGGGCGCCCTCTCAACCCAGCTTTTCACCAGCGCCCTCTCAACCCAGCTTTTGTGTACCGCCCTCTCAACCCAGCTTTTAAGCAGAAGGAAACATTGAACTCAGAGCC
8_miRNA_full_repeat_x4_82	hsa-miR-210-3p	hsa-miR-210-3p	hsa-miR-210-3p	hsa-miR-210-3p	CAGCCGCTGTCACACGCACAG	CAGCCGCTGTCACACGCACAG	CAGCCGCTGTCACACGCACAG	CAGCCGCTGTCACACGCACAG	AAAGAGCAGAAGCAGCAGCATCTCTGTACATTTCAGCCGCTGTCACACGCACAGTCAGGGCAGCCGCTGTCACACGCACAGCACCAGCAGCCGCTGTCACACGCACAGGTGTACCAGCCGCTGTCACACGCACAGAAGCAGAAGGAAACATTGAACTCAGAGCC
8_miRNA_full_repeat_x4_83	hsa-miR-629-3p	hsa-miR-629-3p	hsa-miR-629-3p	hsa-miR-629-3p	CTGGGCTTACGTTGGGAGAAC	CTGGGCTTACGTTGGGAGAAC	CTGGGCTTACGTTGGGAGAAC	CTGGGCTTACGTTGGGAGAAC	AAAGAGCAGAAGCAGCAGCATCTCTGTACATTTCTGGGCTTACGTTGGGAGAACTCAGGGCTGGGCTTACGTTGGGAGAACCACCAGCTGGGCTTACGTTGGGAGAACGTGTACCTGGGCTTACGTTGGGAGAACAAGCAGAAGGAAACATTGAACTCAGAGCC
8_miRNA_full_repeat_x4_84	hsa-miR-185-5p	hsa-miR-185-5p	hsa-miR-185-5p	hsa-miR-185-5p	CAGGAACTGCCTTTCTCTCCA	CAGGAACTGCCTTTCTCTCCA	CAGGAACTGCCTTTCTCTCCA	CAGGAACTGCCTTTCTCTCCA	AAAGAGCAGAAGCAGCAGCATCTCTGTACATTTCAGGAACTGCCTTTCTCTCCATCAGGGCAGGAACTGCCTTTCTCTCCACACCAGCAGGAACTGCCTTTCTCTCCAGTGTACCAGGAACTGCCTTTCTCTCCAAAGCAGAAGGAAACATTGAACTCAGAGCC
8_miRNA_full_repeat_x4_85	hsa-miR-135b-5p	hsa-miR-135b-5p	hsa-miR-135b-5p	hsa-miR-135b-5p	ACATAGGAATGAAAAGCCATA	ACATAGGAATGAAAAGCCATA	ACATAGGAATGAAAAGCCATA	ACATAGGAATGAAAAGCCATA	AAAGAGCAGAAGCAGCAGCATCTCTGTACATACATAGGAATGAAAAGCCATAACTCAGACATAGGAATGAAAAGCCATAGACACCACATAGGAATGAAAAGCCATACTGTGTACATAGGAATGAAAAGCCATAACAAGCAGAAGGAAACATTGAACTCAGAGCC
8_miRNA_full_repeat_x4_86	hsa-miR-452-5p	hsa-miR-452-5p	hsa-miR-452-5p	hsa-miR-452-5p	CAGTTTCCTCTGCAAACAGTT	CAGTTTCCTCTGCAAACAGTT	CAGTTTCCTCTGCAAACAGTT	CAGTTTCCTCTGCAAACAGTT	AAAGAGCAGAAGCAGCAGCATCTCTGTACATTTCAGTTTCCTCTGCAAACAGTTTCAGGGCAGTTTCCTCTGCAAACAGTTCACCAGCAGTTTCCTCTGCAAACAGTTGTGTACCAGTTTCCTCTGCAAACAGTTAAGCAGAAGGAAACATTGAACTCAGAGCC
8_miRNA_full_repeat_x4_87	hsa-miR-526b-5p	hsa-miR-526b-5p	hsa-miR-526b-5p	hsa-miR-526b-5p	AGAAAGTGCTTCCCTCAAGAG	AGAAAGTGCTTCCCTCAAGAG	AGAAAGTGCTTCCCTCAAGAG	AGAAAGTGCTTCCCTCAAGAG	AAAGAGCAGAAGCAGCAGCATCTCTGTACATTTAGAAAGTGCTTCCCTCAAGAGTCAGGGAGAAAGTGCTTCCCTCAAGAGCACCAGAGAAAGTGCTTCCCTCAAGAGGTGTACAGAAAGTGCTTCCCTCAAGAGAAGCAGAAGGAAACATTGAACTCAGAGCC
8_miRNA_full_repeat_x4_88	hsa-miR-199a-3p	hsa-miR-199a-3p	hsa-miR-199a-3p	hsa-miR-199a-3p	AACCAATGTGCAGACTACTGT	AACCAATGTGCAGACTACTGT	AACCAATGTGCAGACTACTGT	AACCAATGTGCAGACTACTGT	AAAGAGCAGAAGCAGCAGCATCTCTGTACATAACCAATGTGCAGACTACTGTACTCAGAACCAATGTGCAGACTACTGTGACACCAACCAATGTGCAGACTACTGTCTGTGTAACCAATGTGCAGACTACTGTACAAGCAGAAGGAAACATTGAACTCAGAGCC
8_miRNA_full_repeat_x4_89	hsa-miR-26a-5p	hsa-miR-26a-5p	hsa-miR-26a-5p	hsa-miR-26a-5p	GCCTATCCTGGATTACTTGAA	GCCTATCCTGGATTACTTGAA	GCCTATCCTGGATTACTTGAA	GCCTATCCTGGATTACTTGAA	AAAGAGCAGAAGCAGCAGCATCTCTGTACATTTGCCTATCCTGGATTACTTGAATCAGGGGCCTATCCTGGATTACTTGAACACCAGGCCTATCCTGGATTACTTGAAGTGTACGCCTATCCTGGATTACTTGAAAAGCAGAAGGAAACATTGAACTCAGAGCC
8_miRNA_full_repeat_x4_90	hsa-miR-642a-3p	hsa-miR-642a-3p	hsa-miR-642a-3p	hsa-miR-642a-3p	GTTCCCTCTCCAAATGTGTCT	GTTCCCTCTCCAAATGTGTCT	GTTCCCTCTCCAAATGTGTCT	GTTCCCTCTCCAAATGTGTCT	AAAGAGCAGAAGCAGCAGCATCTCTGTACATTGTTCCCTCTCCAAATGTGTCTCTCAGGGTTCCCTCTCCAAATGTGTCTACACCAGTTCCCTCTCCAAATGTGTCTTGTGTAGTTCCCTCTCCAAATGTGTCTCAAGCAGAAGGAAACATTGAACTCAGAGCC
8_miRNA_full_repeat_x4_91	hsa-miR-192-5p	hsa-miR-192-5p	hsa-miR-192-5p	hsa-miR-192-5p	GGCTGTCAATTCATAGGTCAG	GGCTGTCAATTCATAGGTCAG	GGCTGTCAATTCATAGGTCAG	GGCTGTCAATTCATAGGTCAG	AAAGAGCAGAAGCAGCAGCATCTCTGTACATTTGGCTGTCAATTCATAGGTCAGTCAGGGGGCTGTCAATTCATAGGTCAGCACCAGGGCTGTCAATTCATAGGTCAGGTGTACGGCTGTCAATTCATAGGTCAGAAGCAGAAGGAAACATTGAACTCAGAGCC
8_miRNA_full_repeat_x4_92	hsa-miR-205-5p	hsa-miR-205-5p	hsa-miR-205-5p	hsa-miR-205-5p	AGACTCCGGTGGAATGAAGGA	AGACTCCGGTGGAATGAAGGA	AGACTCCGGTGGAATGAAGGA	AGACTCCGGTGGAATGAAGGA	AAAGAGCAGAAGCAGCAGCATCTCTGTACATTAGACTCCGGTGGAATGAAGGACTCAGGAGACTCCGGTGGAATGAAGGAACACCAAGACTCCGGTGGAATGAAGGACGTGTAAGACTCCGGTGGAATGAAGGACAAGCAGAAGGAAACATTGAACTCAGAGCC
8_miRNA_full_repeat_x4_93	hsa-miR-885-5p	hsa-miR-885-5p	hsa-miR-885-5p	hsa-miR-885-5p	GAGGCAGGGTAGTGTAATGGA	GAGGCAGGGTAGTGTAATGGA	GAGGCAGGGTAGTGTAATGGA	GAGGCAGGGTAGTGTAATGGA	AAAGAGCAGAAGCAGCAGCATCTCTGTACATTGAGGCAGGGTAGTGTAATGGACTCAGGGAGGCAGGGTAGTGTAATGGAACACCAGAGGCAGGGTAGTGTAATGGACGTGTAGAGGCAGGGTAGTGTAATGGACAAGCAGAAGGAAACATTGAACTCAGAGCC
8_miRNA_full_repeat_x4_94	hsa-miR-34a-5p	hsa-miR-34a-5p	hsa-miR-34a-5p	hsa-miR-34a-5p	CAACCAGCTAAGACACTGCCA	CAACCAGCTAAGACACTGCCA	CAACCAGCTAAGACACTGCCA	CAACCAGCTAAGACACTGCCA	AAAGAGCAGAAGCAGCAGCATCTCTGTACATTTCAACCAGCTAAGACACTGCCATCAGGGCAACCAGCTAAGACACTGCCACACCAGCAACCAGCTAAGACACTGCCAGTGTACCAACCAGCTAAGACACTGCCAAAGCAGAAGGAAACATTGAACTCAGAGCC
8_miRNA_full_repeat_x4_95	hsa-miR-363-3p	hsa-miR-363-3p	hsa-miR-363-3p	hsa-miR-363-3p	ACAGATGGATACCGTGCAATT	ACAGATGGATACCGTGCAATT	ACAGATGGATACCGTGCAATT	ACAGATGGATACCGTGCAATT	AAAGAGCAGAAGCAGCAGCATCTCTGTACATTACAGATGGATACCGTGCAATTCTCAGGACAGATGGATACCGTGCAATTACACCAACAGATGGATACCGTGCAATTTGTGTAACAGATGGATACCGTGCAATTCAAGCAGAAGGAAACATTGAACTCAGAGCC
8_miRNA_full_repeat_x4_96	hsa-miR-512-5p	hsa-miR-512-5p	hsa-miR-512-5p	hsa-miR-512-5p	AAGTGCCCTCAAGGCTGAGTG	AAGTGCCCTCAAGGCTGAGTG	AAGTGCCCTCAAGGCTGAGTG	AAGTGCCCTCAAGGCTGAGTG	AAAGAGCAGAAGCAGCAGCATCTCTGTACATTTAAGTGCCCTCAAGGCTGAGTGTCAGGGAAGTGCCCTCAAGGCTGAGTGCACCAGAAGTGCCCTCAAGGCTGAGTGGTGTACAAGTGCCCTCAAGGCTGAGTGAAGCAGAAGGAAACATTGAACTCAGAGCC
8_miRNA_full_repeat_x4_97	hsa-miR-520a-5p	hsa-miR-520a-5p	hsa-miR-520a-5p	hsa-miR-520a-5p	AGAAAGTACTTCCCTCTGGAG	AGAAAGTACTTCCCTCTGGAG	AGAAAGTACTTCCCTCTGGAG	AGAAAGTACTTCCCTCTGGAG	AAAGAGCAGAAGCAGCAGCATCTCTGTACATTTAGAAAGTACTTCCCTCTGGAGTCAGGGAGAAAGTACTTCCCTCTGGAGCACCAGAGAAAGTACTTCCCTCTGGAGGTGTACAGAAAGTACTTCCCTCTGGAGAAGCAGAAGGAAACATTGAACTCAGAGCC
8_miRNA_full_repeat_x4_98	hsa-miR-302a-5p	hsa-miR-302a-5p	hsa-miR-302a-5p	hsa-miR-302a-5p	CAAGTACATCCACGTTTAAGT	CAAGTACATCCACGTTTAAGT	CAAGTACATCCACGTTTAAGT	CAAGTACATCCACGTTTAAGT	AAAGAGCAGAAGCAGCAGCATCTCTGTACATTTCAAGTACATCCACGTTTAAGTTCAGGGCAAGTACATCCACGTTTAAGTCACCAGCAAGTACATCCACGTTTAAGTGTGTACCAAGTACATCCACGTTTAAGTAAGCAGAAGGAAACATTGAACTCAGAGCC
8_miRNA_full_repeat_x4_99	hsa-miR-221-3p	hsa-miR-221-3p	hsa-miR-221-3p	hsa-miR-221-3p	AACCCAGCAGACAATGTAGCT	AACCCAGCAGACAATGTAGCT	AACCCAGCAGACAATGTAGCT	AACCCAGCAGACAATGTAGCT	AAAGAGCAGAAGCAGCAGCATCTCTGTACATTAACCCAGCAGACAATGTAGCTCTCAGGAACCCAGCAGACAATGTAGCTACACCAAACCCAGCAGACAATGTAGCTTGTGTAAACCCAGCAGACAATGTAGCTCAAGCAGAAGGAAACATTGAACTCAGAGCC
8_miRNA_full_repeat_x4_100	hsa-miR-218-5p	hsa-miR-218-5p	hsa-miR-218-5p	hsa-miR-218-5p	ACATGGTTAGATCAAGCACAA	ACATGGTTAGATCAAGCACAA	ACATGGTTAGATCAAGCACAA	ACATGGTTAGATCAAGCACAA	AAAGAGCAGAAGCAGCAGCATCTCTGTACATACATGGTTAGATCAAGCACAAACTCAGACATGGTTAGATCAAGCACAAGACACCACATGGTTAGATCAAGCACAACTGTGTACATGGTTAGATCAAGCACAAACAAGCAGAAGGAAACATTGAACTCAGAGCC
