## Supplementary material for "MicroRNA-directed control of complex mRNA stability patterns across cell types": Design of Library 2: 9_miRNA_full_repeat_x5.csv

	miRNA1	miRNA2	miRNA3	miRNA4	miRNA5	target1	target2	target3	target4	target5	seq
9_miRNA_full_repeat_x5_1	hsa-miR-31-3p	hsa-miR-31-3p	hsa-miR-31-3p	hsa-miR-31-3p	hsa-miR-31-3p	TGGCAATATGTTGGCATAGCA	TGGCAATATGTTGGCATAGCA	TGGCAATATGTTGGCATAGCA	TGGCAATATGTTGGCATAGCA	TGGCAATATGTTGGCATAGCA	AAAGAGCAGAAGCAGCCTGGCAATATGTTGGCATAGCACCAAGGTGGCAATATGTTGGCATAGCAGCACTTTGGCAATATGTTGGCATAGCACCTGGTTGGCAATATGTTGGCATAGCATCTGCTTGGCAATATGTTGGCATAGCAAACATTGAACTCAGAGCC
9_miRNA_full_repeat_x5_2	hsa-miR-20a-5p	hsa-miR-20a-5p	hsa-miR-20a-5p	hsa-miR-20a-5p	hsa-miR-20a-5p	ACCTGCACTATAAGCACTTTA	ACCTGCACTATAAGCACTTTA	ACCTGCACTATAAGCACTTTA	ACCTGCACTATAAGCACTTTA	ACCTGCACTATAAGCACTTTA	AAAGAGCAGAAGCAGCAGACCTGCACTATAAGCACTTTACAAGGGACCTGCACTATAAGCACTTTACACTTAACCTGCACTATAAGCACTTTACTGGTAACCTGCACTATAAGCACTTTACTGCTAACCTGCACTATAAGCACTTTAACATTGAACTCAGAGCC
9_miRNA_full_repeat_x5_3	hsa-miR-24-3p	hsa-miR-24-3p	hsa-miR-24-3p	hsa-miR-24-3p	hsa-miR-24-3p	TGTTCCTGCTGAACTGAGCCA	TGTTCCTGCTGAACTGAGCCA	TGTTCCTGCTGAACTGAGCCA	TGTTCCTGCTGAACTGAGCCA	TGTTCCTGCTGAACTGAGCCA	AAAGAGCAGAAGCAGCAGTGTTCCTGCTGAACTGAGCCACAAGGGTGTTCCTGCTGAACTGAGCCACACTTCTGTTCCTGCTGAACTGAGCCACTGGTCTGTTCCTGCTGAACTGAGCCACTGCTCTGTTCCTGCTGAACTGAGCCAACATTGAACTCAGAGCC
9_miRNA_full_repeat_x5_4	hsa-miR-25-3p	hsa-miR-25-3p	hsa-miR-25-3p	hsa-miR-25-3p	hsa-miR-25-3p	CAGACCGAGACAAGTGCAATG	CAGACCGAGACAAGTGCAATG	CAGACCGAGACAAGTGCAATG	CAGACCGAGACAAGTGCAATG	CAGACCGAGACAAGTGCAATG	AAAGAGCAGAAGCAGCAGCAGACCGAGACAAGTGCAATGCAAGGGCAGACCGAGACAAGTGCAATGCACTTACAGACCGAGACAAGTGCAATGCTGGTACAGACCGAGACAAGTGCAATGCTGCTACAGACCGAGACAAGTGCAATGACATTGAACTCAGAGCC
9_miRNA_full_repeat_x5_5	hsa-miR-122-5p	hsa-miR-122-5p	hsa-miR-122-5p	hsa-miR-122-5p	hsa-miR-122-5p	AAACACCATTGTCACACTCCA	AAACACCATTGTCACACTCCA	AAACACCATTGTCACACTCCA	AAACACCATTGTCACACTCCA	AAACACCATTGTCACACTCCA	AAAGAGCAGAAGCAGCAGAAACACCATTGTCACACTCCACAAGGGAAACACCATTGTCACACTCCACACTTAAAACACCATTGTCACACTCCACTGGTAAAACACCATTGTCACACTCCACTGCTAAAACACCATTGTCACACTCCAACATTGAACTCAGAGCC
9_miRNA_full_repeat_x5_6	hsa-miR-16-5p	hsa-miR-16-5p	hsa-miR-16-5p	hsa-miR-16-5p	hsa-miR-16-5p	GCCAATATTTACGTGCTGCTA	GCCAATATTTACGTGCTGCTA	GCCAATATTTACGTGCTGCTA	GCCAATATTTACGTGCTGCTA	GCCAATATTTACGTGCTGCTA	AAAGAGCAGAAGCAGCAGGCCAATATTTACGTGCTGCTACAAGGGGCCAATATTTACGTGCTGCTACACTTAGCCAATATTTACGTGCTGCTACTGGTAGCCAATATTTACGTGCTGCTACTGCTAGCCAATATTTACGTGCTGCTAACATTGAACTCAGAGCC
9_miRNA_full_repeat_x5_7	hsa-miR-10a-5p	hsa-miR-10a-5p	hsa-miR-10a-5p	hsa-miR-10a-5p	hsa-miR-10a-5p	CAAATTCGGATCTACAGGGTA	CAAATTCGGATCTACAGGGTA	CAAATTCGGATCTACAGGGTA	CAAATTCGGATCTACAGGGTA	CAAATTCGGATCTACAGGGTA	AAAGAGCAGAAGCAGCAGCAAATTCGGATCTACAGGGTACAAGGGCAAATTCGGATCTACAGGGTACACTTACAAATTCGGATCTACAGGGTACTGGTACAAATTCGGATCTACAGGGTACTGCTACAAATTCGGATCTACAGGGTAACATTGAACTCAGAGCC
9_miRNA_full_repeat_x5_8	hsa-miR-365a-3p	hsa-miR-365a-3p	hsa-miR-365a-3p	hsa-miR-365a-3p	hsa-miR-365a-3p	TAAGGATTTTTAGGGGCATTA	TAAGGATTTTTAGGGGCATTA	TAAGGATTTTTAGGGGCATTA	TAAGGATTTTTAGGGGCATTA	TAAGGATTTTTAGGGGCATTA	AAAGAGCAGAAGCAGCAGTAAGGATTTTTAGGGGCATTACAAGGGTAAGGATTTTTAGGGGCATTACACTTATAAGGATTTTTAGGGGCATTACTGGTATAAGGATTTTTAGGGGCATTACTGCTATAAGGATTTTTAGGGGCATTAACATTGAACTCAGAGCC
9_miRNA_full_repeat_x5_9	hsa-miR-22-3p	hsa-miR-22-3p	hsa-miR-22-3p	hsa-miR-22-3p	hsa-miR-22-3p	CAGTTCTTCAACTGGCAGCTT	CAGTTCTTCAACTGGCAGCTT	CAGTTCTTCAACTGGCAGCTT	CAGTTCTTCAACTGGCAGCTT	CAGTTCTTCAACTGGCAGCTT	AAAGAGCAGAAGCAGCAGCAGTTCTTCAACTGGCAGCTTCAAGGGCAGTTCTTCAACTGGCAGCTTCACTTACAGTTCTTCAACTGGCAGCTTCTGGTACAGTTCTTCAACTGGCAGCTTCTGCTACAGTTCTTCAACTGGCAGCTTACATTGAACTCAGAGCC
9_miRNA_full_repeat_x5_10	hsa-let-7e-5p	hsa-let-7e-5p	hsa-let-7e-5p	hsa-let-7e-5p	hsa-let-7e-5p	ACTATACAACCTCCTACCTCA	ACTATACAACCTCCTACCTCA	ACTATACAACCTCCTACCTCA	ACTATACAACCTCCTACCTCA	ACTATACAACCTCCTACCTCA	AAAGAGCAGAAGCAGCAGACTATACAACCTCCTACCTCACAAGGGACTATACAACCTCCTACCTCACACTTAACTATACAACCTCCTACCTCACTGGTAACTATACAACCTCCTACCTCACTGCTAACTATACAACCTCCTACCTCAACATTGAACTCAGAGCC
9_miRNA_full_repeat_x5_11	hsa-let-7i-5p	hsa-let-7i-5p	hsa-let-7i-5p	hsa-let-7i-5p	hsa-let-7i-5p	ACAGCACAAACTACTACCTCA	ACAGCACAAACTACTACCTCA	ACAGCACAAACTACTACCTCA	ACAGCACAAACTACTACCTCA	ACAGCACAAACTACTACCTCA	AAAGAGCAGAAGCAGCAGACAGCACAAACTACTACCTCACAAGGGACAGCACAAACTACTACCTCACACTTAACAGCACAAACTACTACCTCACTGGTAACAGCACAAACTACTACCTCACTGCTAACAGCACAAACTACTACCTCAACATTGAACTCAGAGCC
9_miRNA_full_repeat_x5_12	hsa-miR-21-5p	hsa-miR-21-5p	hsa-miR-21-5p	hsa-miR-21-5p	hsa-miR-21-5p	CAACATCAGTCTGATAAGCTA	CAACATCAGTCTGATAAGCTA	CAACATCAGTCTGATAAGCTA	CAACATCAGTCTGATAAGCTA	CAACATCAGTCTGATAAGCTA	AAAGAGCAGAAGCAGCAGCAACATCAGTCTGATAAGCTACAAGGGCAACATCAGTCTGATAAGCTACACTTACAACATCAGTCTGATAAGCTACTGGTACAACATCAGTCTGATAAGCTACTGCTACAACATCAGTCTGATAAGCTAACATTGAACTCAGAGCC
9_miRNA_full_repeat_x5_13	hsa-let-7a-5p	hsa-let-7a-5p	hsa-let-7a-5p	hsa-let-7a-5p	hsa-let-7a-5p	ACTATACAACCTACTACCTCA	ACTATACAACCTACTACCTCA	ACTATACAACCTACTACCTCA	ACTATACAACCTACTACCTCA	ACTATACAACCTACTACCTCA	AAAGAGCAGAAGCAGCAGACTATACAACCTACTACCTCACAAGGGACTATACAACCTACTACCTCACACTTAACTATACAACCTACTACCTCACTGGTAACTATACAACCTACTACCTCACTGCTAACTATACAACCTACTACCTCAACATTGAACTCAGAGCC
9_miRNA_full_repeat_x5_14	hsa-miR-7-5p	hsa-miR-7-5p	hsa-miR-7-5p	hsa-miR-7-5p	hsa-miR-7-5p	AACAAAATCACTAGTCTTCCA	AACAAAATCACTAGTCTTCCA	AACAAAATCACTAGTCTTCCA	AACAAAATCACTAGTCTTCCA	AACAAAATCACTAGTCTTCCA	AAAGAGCAGAAGCAGCAGAACAAAATCACTAGTCTTCCACAAGGGAACAAAATCACTAGTCTTCCACACTTAAACAAAATCACTAGTCTTCCACTGGTAAACAAAATCACTAGTCTTCCACTGCTAAACAAAATCACTAGTCTTCCAACATTGAACTCAGAGCC
9_miRNA_full_repeat_x5_15	hsa-miR-107	hsa-miR-107	hsa-miR-107	hsa-miR-107	hsa-miR-107	ATAGCCCTGTACAATGCTGCT	ATAGCCCTGTACAATGCTGCT	ATAGCCCTGTACAATGCTGCT	ATAGCCCTGTACAATGCTGCT	ATAGCCCTGTACAATGCTGCT	AAAGAGCAGAAGCAGCAATAGCCCTGTACAATGCTGCTCCAAGGATAGCCCTGTACAATGCTGCTGCACTTATAGCCCTGTACAATGCTGCTCCTGGTATAGCCCTGTACAATGCTGCTTCTGCTATAGCCCTGTACAATGCTGCTAACATTGAACTCAGAGCC
9_miRNA_full_repeat_x5_16	hsa-miR-18a-5p	hsa-miR-18a-5p	hsa-miR-18a-5p	hsa-miR-18a-5p	hsa-miR-18a-5p	ATCTGCACTAGATGCACCTTA	ATCTGCACTAGATGCACCTTA	ATCTGCACTAGATGCACCTTA	ATCTGCACTAGATGCACCTTA	ATCTGCACTAGATGCACCTTA	AAAGAGCAGAAGCAGCATCTGCACTAGATGCACCTTAGCCAAGATCTGCACTAGATGCACCTTAAGCACTATCTGCACTAGATGCACCTTACCCTGGATCTGCACTAGATGCACCTTATTCTGCATCTGCACTAGATGCACCTTAAAACATTGAACTCAGAGCC
9_miRNA_full_repeat_x5_17	hsa-miR-31-5p	hsa-miR-31-5p	hsa-miR-31-5p	hsa-miR-31-5p	hsa-miR-31-5p	AGCTATGCCAGCATCTTGCCT	AGCTATGCCAGCATCTTGCCT	AGCTATGCCAGCATCTTGCCT	AGCTATGCCAGCATCTTGCCT	AGCTATGCCAGCATCTTGCCT	AAAGAGCAGAAGCAGCAAGCTATGCCAGCATCTTGCCTCCAAGGAGCTATGCCAGCATCTTGCCTGCACTTAGCTATGCCAGCATCTTGCCTCCTGGTAGCTATGCCAGCATCTTGCCTTCTGCTAGCTATGCCAGCATCTTGCCTAACATTGAACTCAGAGCC
9_miRNA_full_repeat_x5_18	hsa-miR-19b-3p	hsa-miR-19b-3p	hsa-miR-19b-3p	hsa-miR-19b-3p	hsa-miR-19b-3p	AGTTTTGCATGGATTTGCACA	AGTTTTGCATGGATTTGCACA	AGTTTTGCATGGATTTGCACA	AGTTTTGCATGGATTTGCACA	AGTTTTGCATGGATTTGCACA	AAAGAGCAGAAGCAGCAGTTTTGCATGGATTTGCACAGCCAAGAGTTTTGCATGGATTTGCACAAGCACTAGTTTTGCATGGATTTGCACACCCTGGAGTTTTGCATGGATTTGCACATTCTGCAGTTTTGCATGGATTTGCACAAAACATTGAACTCAGAGCC
9_miRNA_full_repeat_x5_19	hsa-let-7c-5p	hsa-let-7c-5p	hsa-let-7c-5p	hsa-let-7c-5p	hsa-let-7c-5p	ACCATACAACCTACTACCTCA	ACCATACAACCTACTACCTCA	ACCATACAACCTACTACCTCA	ACCATACAACCTACTACCTCA	ACCATACAACCTACTACCTCA	AAAGAGCAGAAGCAGCAGACCATACAACCTACTACCTCACAAGGGACCATACAACCTACTACCTCACACTTAACCATACAACCTACTACCTCACTGGTAACCATACAACCTACTACCTCACTGCTAACCATACAACCTACTACCTCAACATTGAACTCAGAGCC
9_miRNA_full_repeat_x5_20	hsa-let-7d-5p	hsa-let-7d-5p	hsa-let-7d-5p	hsa-let-7d-5p	hsa-let-7d-5p	ACTATGCAACCTACTACCTCT	ACTATGCAACCTACTACCTCT	ACTATGCAACCTACTACCTCT	ACTATGCAACCTACTACCTCT	ACTATGCAACCTACTACCTCT	AAAGAGCAGAAGCAGCAGACTATGCAACCTACTACCTCTCAAGGGACTATGCAACCTACTACCTCTCACTTAACTATGCAACCTACTACCTCTCTGGTAACTATGCAACCTACTACCTCTCTGCTAACTATGCAACCTACTACCTCTACATTGAACTCAGAGCC
9_miRNA_full_repeat_x5_21	hsa-miR-23a-3p	hsa-miR-23a-3p	hsa-miR-23a-3p	hsa-miR-23a-3p	hsa-miR-23a-3p	GGAAATCCCTGGCAATGTGAT	GGAAATCCCTGGCAATGTGAT	GGAAATCCCTGGCAATGTGAT	GGAAATCCCTGGCAATGTGAT	GGAAATCCCTGGCAATGTGAT	AAAGAGCAGAAGCAGCGGAAATCCCTGGCAATGTGATCCCAAGGGAAATCCCTGGCAATGTGATAGCACTGGAAATCCCTGGCAATGTGATCCCTGGGGAAATCCCTGGCAATGTGATTTCTGCGGAAATCCCTGGCAATGTGATAAACATTGAACTCAGAGCC
9_miRNA_full_repeat_x5_22	hsa-let-7g-5p	hsa-let-7g-5p	hsa-let-7g-5p	hsa-let-7g-5p	hsa-let-7g-5p	ACTGTACAAACTACTACCTCA	ACTGTACAAACTACTACCTCA	ACTGTACAAACTACTACCTCA	ACTGTACAAACTACTACCTCA	ACTGTACAAACTACTACCTCA	AAAGAGCAGAAGCAGCAGACTGTACAAACTACTACCTCACAAGGGACTGTACAAACTACTACCTCACACTTAACTGTACAAACTACTACCTCACTGGTAACTGTACAAACTACTACCTCACTGCTAACTGTACAAACTACTACCTCAACATTGAACTCAGAGCC
9_miRNA_full_repeat_x5_23	hsa-miR-141-3p	hsa-miR-141-3p	hsa-miR-141-3p	hsa-miR-141-3p	hsa-miR-141-3p	CATCTTTACCAGACAGTGTTA	CATCTTTACCAGACAGTGTTA	CATCTTTACCAGACAGTGTTA	CATCTTTACCAGACAGTGTTA	CATCTTTACCAGACAGTGTTA	AAAGAGCAGAAGCAGCAGCATCTTTACCAGACAGTGTTACAAGGGCATCTTTACCAGACAGTGTTACACTTACATCTTTACCAGACAGTGTTACTGGTACATCTTTACCAGACAGTGTTACTGCTACATCTTTACCAGACAGTGTTAACATTGAACTCAGAGCC
9_miRNA_full_repeat_x5_24	hsa-let-7b-5p	hsa-let-7b-5p	hsa-let-7b-5p	hsa-let-7b-5p	hsa-let-7b-5p	ACCACACAACCTACTACCTCA	ACCACACAACCTACTACCTCA	ACCACACAACCTACTACCTCA	ACCACACAACCTACTACCTCA	ACCACACAACCTACTACCTCA	AAAGAGCAGAAGCAGCAGACCACACAACCTACTACCTCACAAGGGACCACACAACCTACTACCTCACACTTAACCACACAACCTACTACCTCACTGGTAACCACACAACCTACTACCTCACTGCTAACCACACAACCTACTACCTCAACATTGAACTCAGAGCC
9_miRNA_full_repeat_x5_25	hsa-let-7f-5p	hsa-let-7f-5p	hsa-let-7f-5p	hsa-let-7f-5p	hsa-let-7f-5p	ACTATACAATCTACTACCTCA	ACTATACAATCTACTACCTCA	ACTATACAATCTACTACCTCA	ACTATACAATCTACTACCTCA	ACTATACAATCTACTACCTCA	AAAGAGCAGAAGCAGCAGACTATACAATCTACTACCTCACAAGGGACTATACAATCTACTACCTCACACTTAACTATACAATCTACTACCTCACTGGTAACTATACAATCTACTACCTCACTGCTAACTATACAATCTACTACCTCAACATTGAACTCAGAGCC
9_miRNA_full_repeat_x5_26	hsa-miR-766-5p	hsa-miR-766-5p	hsa-miR-766-5p	hsa-miR-766-5p	hsa-miR-766-5p	AGACCAGCACCAATTCCTCCT	AGACCAGCACCAATTCCTCCT	AGACCAGCACCAATTCCTCCT	AGACCAGCACCAATTCCTCCT	AGACCAGCACCAATTCCTCCT	AAAGAGCAGAAGCAGCACAGACCAGCACCAATTCCTCCTCAAGGCAGACCAGCACCAATTCCTCCTCACTTAAGACCAGCACCAATTCCTCCTCTGGTAAGACCAGCACCAATTCCTCCTCTGCTAAGACCAGCACCAATTCCTCCTACATTGAACTCAGAGCC
9_miRNA_full_repeat_x5_27	hsa-miR-6802-3p	hsa-miR-6802-3p	hsa-miR-6802-3p	hsa-miR-6802-3p	hsa-miR-6802-3p	TGCTTAGGTGAGAGGGGTGAA	TGCTTAGGTGAGAGGGGTGAA	TGCTTAGGTGAGAGGGGTGAA	TGCTTAGGTGAGAGGGGTGAA	TGCTTAGGTGAGAGGGGTGAA	AAAGAGCAGAAGCAGCAGTGCTTAGGTGAGAGGGGTGAACAAGGGTGCTTAGGTGAGAGGGGTGAACACTTCTGCTTAGGTGAGAGGGGTGAACTGGTCTGCTTAGGTGAGAGGGGTGAACTGCTCTGCTTAGGTGAGAGGGGTGAAACATTGAACTCAGAGCC
9_miRNA_full_repeat_x5_28	hsa-miR-1185-5p	hsa-miR-1185-5p	hsa-miR-1185-5p	hsa-miR-1185-5p	hsa-miR-1185-5p	AACATACAAAGGGTATCCTCT	AACATACAAAGGGTATCCTCT	AACATACAAAGGGTATCCTCT	AACATACAAAGGGTATCCTCT	AACATACAAAGGGTATCCTCT	AAAGAGCAGAAGCAGCAGAACATACAAAGGGTATCCTCTCAAGGGAACATACAAAGGGTATCCTCTCACTTAAACATACAAAGGGTATCCTCTCTGGTAAACATACAAAGGGTATCCTCTCTGCTAAACATACAAAGGGTATCCTCTACATTGAACTCAGAGCC
9_miRNA_full_repeat_x5_29	hsa-let-7g-3p	hsa-let-7g-3p	hsa-let-7g-3p	hsa-let-7g-3p	hsa-let-7g-3p	GCAAGGCAGTGGCCTGTACAG	GCAAGGCAGTGGCCTGTACAG	GCAAGGCAGTGGCCTGTACAG	GCAAGGCAGTGGCCTGTACAG	GCAAGGCAGTGGCCTGTACAG	AAAGAGCAGAAGCAGCAGGCAAGGCAGTGGCCTGTACAGCAAGGGGCAAGGCAGTGGCCTGTACAGCACTTAGCAAGGCAGTGGCCTGTACAGCTGGTAGCAAGGCAGTGGCCTGTACAGCTGCTAGCAAGGCAGTGGCCTGTACAGACATTGAACTCAGAGCC
9_miRNA_full_repeat_x5_30	hsa-miR-3065-3p	hsa-miR-3065-3p	hsa-miR-3065-3p	hsa-miR-3065-3p	hsa-miR-3065-3p	CCAACAATATCCTGGTGCTGA	CCAACAATATCCTGGTGCTGA	CCAACAATATCCTGGTGCTGA	CCAACAATATCCTGGTGCTGA	CCAACAATATCCTGGTGCTGA	AAAGAGCAGAAGCAGCAGCCAACAATATCCTGGTGCTGACAAGGGCCAACAATATCCTGGTGCTGACACTTACCAACAATATCCTGGTGCTGACTGGTACCAACAATATCCTGGTGCTGACTGCTACCAACAATATCCTGGTGCTGAACATTGAACTCAGAGCC
9_miRNA_full_repeat_x5_31	hsa-miR-135a-3p	hsa-miR-135a-3p	hsa-miR-135a-3p	hsa-miR-135a-3p	hsa-miR-135a-3p	GCCACGGCTCCAATCCCTATA	GCCACGGCTCCAATCCCTATA	GCCACGGCTCCAATCCCTATA	GCCACGGCTCCAATCCCTATA	GCCACGGCTCCAATCCCTATA	AAAGAGCAGAAGCAGCAGGCCACGGCTCCAATCCCTATACAAGGGGCCACGGCTCCAATCCCTATACACTTAGCCACGGCTCCAATCCCTATACTGGTAGCCACGGCTCCAATCCCTATACTGCTAGCCACGGCTCCAATCCCTATAACATTGAACTCAGAGCC
9_miRNA_full_repeat_x5_32	hsa-miR-3064-3p	hsa-miR-3064-3p	hsa-miR-3064-3p	hsa-miR-3064-3p	hsa-miR-3064-3p	TAAGGTGTTGCAGTGTGGCAA	TAAGGTGTTGCAGTGTGGCAA	TAAGGTGTTGCAGTGTGGCAA	TAAGGTGTTGCAGTGTGGCAA	TAAGGTGTTGCAGTGTGGCAA	AAAGAGCAGAAGCAGCAGTAAGGTGTTGCAGTGTGGCAACAAGGGTAAGGTGTTGCAGTGTGGCAACACTTATAAGGTGTTGCAGTGTGGCAACTGGTATAAGGTGTTGCAGTGTGGCAACTGCTATAAGGTGTTGCAGTGTGGCAAACATTGAACTCAGAGCC
9_miRNA_full_repeat_x5_33	hsa-miR-3200-3p	hsa-miR-3200-3p	hsa-miR-3200-3p	hsa-miR-3200-3p	hsa-miR-3200-3p	AGACCTGAGTAGCGCAAGGTG	AGACCTGAGTAGCGCAAGGTG	AGACCTGAGTAGCGCAAGGTG	AGACCTGAGTAGCGCAAGGTG	AGACCTGAGTAGCGCAAGGTG	AAAGAGCAGAAGCAGCACAGACCTGAGTAGCGCAAGGTGCAAGGCAGACCTGAGTAGCGCAAGGTGCACTTAAGACCTGAGTAGCGCAAGGTGCTGGTAAGACCTGAGTAGCGCAAGGTGCTGCTAAGACCTGAGTAGCGCAAGGTGACATTGAACTCAGAGCC
9_miRNA_full_repeat_x5_34	hsa-miR-548am-3p	hsa-miR-548am-3p	hsa-miR-548am-3p	hsa-miR-548am-3p	hsa-miR-548am-3p	CAAAAGTAACTGCAGTTTTTG	CAAAAGTAACTGCAGTTTTTG	CAAAAGTAACTGCAGTTTTTG	CAAAAGTAACTGCAGTTTTTG	CAAAAGTAACTGCAGTTTTTG	AAAGAGCAGAAGCAGCAGCAAAAGTAACTGCAGTTTTTGCAAGGGCAAAAGTAACTGCAGTTTTTGCACTTACAAAAGTAACTGCAGTTTTTGCTGGTACAAAAGTAACTGCAGTTTTTGCTGCTACAAAAGTAACTGCAGTTTTTGACATTGAACTCAGAGCC
9_miRNA_full_repeat_x5_35	hsa-miR-490-5p	hsa-miR-490-5p	hsa-miR-490-5p	hsa-miR-490-5p	hsa-miR-490-5p	AACCCACCTGGAGATCCATGG	AACCCACCTGGAGATCCATGG	AACCCACCTGGAGATCCATGG	AACCCACCTGGAGATCCATGG	AACCCACCTGGAGATCCATGG	AAAGAGCAGAAGCAGCAACCCACCTGGAGATCCATGGGCCAAGAACCCACCTGGAGATCCATGGAGCACTAACCCACCTGGAGATCCATGGCCCTGGAACCCACCTGGAGATCCATGGTTCTGCAACCCACCTGGAGATCCATGGAAACATTGAACTCAGAGCC
9_miRNA_full_repeat_x5_36	hsa-miR-1271-5p	hsa-miR-1271-5p	hsa-miR-1271-5p	hsa-miR-1271-5p	hsa-miR-1271-5p	GAGTGCTTGCTAGGTGCCAAG	GAGTGCTTGCTAGGTGCCAAG	GAGTGCTTGCTAGGTGCCAAG	GAGTGCTTGCTAGGTGCCAAG	GAGTGCTTGCTAGGTGCCAAG	AAAGAGCAGAAGCAGCAGGAGTGCTTGCTAGGTGCCAAGCAAGGGGAGTGCTTGCTAGGTGCCAAGCACTTAGAGTGCTTGCTAGGTGCCAAGCTGGTAGAGTGCTTGCTAGGTGCCAAGCTGCTAGAGTGCTTGCTAGGTGCCAAGACATTGAACTCAGAGCC
9_miRNA_full_repeat_x5_37	hsa-miR-193b-5p	hsa-miR-193b-5p	hsa-miR-193b-5p	hsa-miR-193b-5p	hsa-miR-193b-5p	CATCTCGCCCTCAAAACCCCG	CATCTCGCCCTCAAAACCCCG	CATCTCGCCCTCAAAACCCCG	CATCTCGCCCTCAAAACCCCG	CATCTCGCCCTCAAAACCCCG	AAAGAGCAGAAGCAGCAGCATCTCGCCCTCAAAACCCCGCAAGGGCATCTCGCCCTCAAAACCCCGCACTTACATCTCGCCCTCAAAACCCCGCTGGTACATCTCGCCCTCAAAACCCCGCTGCTACATCTCGCCCTCAAAACCCCGACATTGAACTCAGAGCC
9_miRNA_full_repeat_x5_38	hsa-miR-362-3p	hsa-miR-362-3p	hsa-miR-362-3p	hsa-miR-362-3p	hsa-miR-362-3p	GAATCCTTGAATAGGTGTGTT	GAATCCTTGAATAGGTGTGTT	GAATCCTTGAATAGGTGTGTT	GAATCCTTGAATAGGTGTGTT	GAATCCTTGAATAGGTGTGTT	AAAGAGCAGAAGCAGCAGGAATCCTTGAATAGGTGTGTTCAAGGGGAATCCTTGAATAGGTGTGTTCACTTAGAATCCTTGAATAGGTGTGTTCTGGTAGAATCCTTGAATAGGTGTGTTCTGCTAGAATCCTTGAATAGGTGTGTTACATTGAACTCAGAGCC
9_miRNA_full_repeat_x5_39	hsa-miR-6758-3p	hsa-miR-6758-3p	hsa-miR-6758-3p	hsa-miR-6758-3p	hsa-miR-6758-3p	ACTGGACAGAGGAGAATGAGT	ACTGGACAGAGGAGAATGAGT	ACTGGACAGAGGAGAATGAGT	ACTGGACAGAGGAGAATGAGT	ACTGGACAGAGGAGAATGAGT	AAAGAGCAGAAGCAGCAGACTGGACAGAGGAGAATGAGTCAAGGGACTGGACAGAGGAGAATGAGTCACTTAACTGGACAGAGGAGAATGAGTCTGGTAACTGGACAGAGGAGAATGAGTCTGCTAACTGGACAGAGGAGAATGAGTACATTGAACTCAGAGCC
9_miRNA_full_repeat_x5_40	hsa-miR-3180-3p	hsa-miR-3180-3p	hsa-miR-3180-3p	hsa-miR-3180-3p	hsa-miR-3180-3p	GCCTCCGGAAGCTCCGCCCCA	GCCTCCGGAAGCTCCGCCCCA	GCCTCCGGAAGCTCCGCCCCA	GCCTCCGGAAGCTCCGCCCCA	GCCTCCGGAAGCTCCGCCCCA	AAAGAGCAGAAGCAGCAGGCCTCCGGAAGCTCCGCCCCACAAGGGGCCTCCGGAAGCTCCGCCCCACACTTAGCCTCCGGAAGCTCCGCCCCACTGGTAGCCTCCGGAAGCTCCGCCCCACTGCTAGCCTCCGGAAGCTCCGCCCCAACATTGAACTCAGAGCC
9_miRNA_full_repeat_x5_41	hsa-miR-128-3p	hsa-miR-128-3p	hsa-miR-128-3p	hsa-miR-128-3p	hsa-miR-128-3p	AAAGAGACCGGTTCACTGTGA	AAAGAGACCGGTTCACTGTGA	AAAGAGACCGGTTCACTGTGA	AAAGAGACCGGTTCACTGTGA	AAAGAGACCGGTTCACTGTGA	AAAGAGCAGAAGCAGCAGAAAGAGACCGGTTCACTGTGACAAGGGAAAGAGACCGGTTCACTGTGACACTTAAAAGAGACCGGTTCACTGTGACTGGTAAAAGAGACCGGTTCACTGTGACTGCTAAAAGAGACCGGTTCACTGTGAACATTGAACTCAGAGCC
9_miRNA_full_repeat_x5_42	hsa-miR-214-3p	hsa-miR-214-3p	hsa-miR-214-3p	hsa-miR-214-3p	hsa-miR-214-3p	CTGCCTGTCTGTGCCTGCTGT	CTGCCTGTCTGTGCCTGCTGT	CTGCCTGTCTGTGCCTGCTGT	CTGCCTGTCTGTGCCTGCTGT	CTGCCTGTCTGTGCCTGCTGT	AAAGAGCAGAAGCAGCAGCTGCCTGTCTGTGCCTGCTGTCAAGGGCTGCCTGTCTGTGCCTGCTGTCACTTACTGCCTGTCTGTGCCTGCTGTCTGGTACTGCCTGTCTGTGCCTGCTGTCTGCTACTGCCTGTCTGTGCCTGCTGTACATTGAACTCAGAGCC
9_miRNA_full_repeat_x5_43	hsa-miR-574-5p	hsa-miR-574-5p	hsa-miR-574-5p	hsa-miR-574-5p	hsa-miR-574-5p	ACACTCACACACACACACTCA	ACACTCACACACACACACTCA	ACACTCACACACACACACTCA	ACACTCACACACACACACTCA	ACACTCACACACACACACTCA	AAAGAGCAGAAGCAGCAGACACTCACACACACACACTCACAAGGGACACTCACACACACACACTCACACTTAACACTCACACACACACACTCACTGGTAACACTCACACACACACACTCACTGCTAACACTCACACACACACACTCAACATTGAACTCAGAGCC
9_miRNA_full_repeat_x5_44	hsa-miR-301a-3p	hsa-miR-301a-3p	hsa-miR-301a-3p	hsa-miR-301a-3p	hsa-miR-301a-3p	TTTGACAATACTATTGCACTG	TTTGACAATACTATTGCACTG	TTTGACAATACTATTGCACTG	TTTGACAATACTATTGCACTG	TTTGACAATACTATTGCACTG	AAAGAGCAGAAGCAGCAGTTTGACAATACTATTGCACTGCAAGGGTTTGACAATACTATTGCACTGCACTTATTTGACAATACTATTGCACTGCTGGTATTTGACAATACTATTGCACTGCTGCTATTTGACAATACTATTGCACTGACATTGAACTCAGAGCC
9_miRNA_full_repeat_x5_45	hsa-miR-582-5p	hsa-miR-582-5p	hsa-miR-582-5p	hsa-miR-582-5p	hsa-miR-582-5p	TAACTGGTTGAACAACTGTAA	TAACTGGTTGAACAACTGTAA	TAACTGGTTGAACAACTGTAA	TAACTGGTTGAACAACTGTAA	TAACTGGTTGAACAACTGTAA	AAAGAGCAGAAGCAGCAGTAACTGGTTGAACAACTGTAACAAGGGTAACTGGTTGAACAACTGTAACACTTATAACTGGTTGAACAACTGTAACTGGTATAACTGGTTGAACAACTGTAACTGCTATAACTGGTTGAACAACTGTAAACATTGAACTCAGAGCC
9_miRNA_full_repeat_x5_46	hsa-miR-197-3p	hsa-miR-197-3p	hsa-miR-197-3p	hsa-miR-197-3p	hsa-miR-197-3p	CTGGGTGGAGAAGGTGGTGAA	CTGGGTGGAGAAGGTGGTGAA	CTGGGTGGAGAAGGTGGTGAA	CTGGGTGGAGAAGGTGGTGAA	CTGGGTGGAGAAGGTGGTGAA	AAAGAGCAGAAGCAGCAGCTGGGTGGAGAAGGTGGTGAACAAGGGCTGGGTGGAGAAGGTGGTGAACACTTACTGGGTGGAGAAGGTGGTGAACTGGTACTGGGTGGAGAAGGTGGTGAACTGCTACTGGGTGGAGAAGGTGGTGAAACATTGAACTCAGAGCC
9_miRNA_full_repeat_x5_47	hsa-miR-425-5p	hsa-miR-425-5p	hsa-miR-425-5p	hsa-miR-425-5p	hsa-miR-425-5p	AACGGGAGTGATCGTGTCATT	AACGGGAGTGATCGTGTCATT	AACGGGAGTGATCGTGTCATT	AACGGGAGTGATCGTGTCATT	AACGGGAGTGATCGTGTCATT	AAAGAGCAGAAGCAGCAGAACGGGAGTGATCGTGTCATTCAAGGGAACGGGAGTGATCGTGTCATTCACTTAAACGGGAGTGATCGTGTCATTCTGGTAAACGGGAGTGATCGTGTCATTCTGCTAAACGGGAGTGATCGTGTCATTACATTGAACTCAGAGCC
9_miRNA_full_repeat_x5_48	hsa-miR-374a-5p	hsa-miR-374a-5p	hsa-miR-374a-5p	hsa-miR-374a-5p	hsa-miR-374a-5p	ACTTATCAGGTTGTATTATAA	ACTTATCAGGTTGTATTATAA	ACTTATCAGGTTGTATTATAA	ACTTATCAGGTTGTATTATAA	ACTTATCAGGTTGTATTATAA	AAAGAGCAGAAGCAGCAGACTTATCAGGTTGTATTATAACAAGGGACTTATCAGGTTGTATTATAACACTTAACTTATCAGGTTGTATTATAACTGGTAACTTATCAGGTTGTATTATAACTGCTAACTTATCAGGTTGTATTATAACCATTGAACTCAGAGCC
9_miRNA_full_repeat_x5_49	hsa-miR-17-3p	hsa-miR-17-3p	hsa-miR-17-3p	hsa-miR-17-3p	hsa-miR-17-3p	TACAAGTGCCTTCACTGCAGT	TACAAGTGCCTTCACTGCAGT	TACAAGTGCCTTCACTGCAGT	TACAAGTGCCTTCACTGCAGT	TACAAGTGCCTTCACTGCAGT	AAAGAGCAGAAGCAGCAGTACAAGTGCCTTCACTGCAGTCAAGGGTACAAGTGCCTTCACTGCAGTCACTTATACAAGTGCCTTCACTGCAGTCTGGTATACAAGTGCCTTCACTGCAGTCTGCTATACAAGTGCCTTCACTGCAGTACATTGAACTCAGAGCC
9_miRNA_full_repeat_x5_50	hsa-miR-9-3p	hsa-miR-9-3p	hsa-miR-9-3p	hsa-miR-9-3p	hsa-miR-9-3p	CTTTCGGTTATCTAGCTTTAT	CTTTCGGTTATCTAGCTTTAT	CTTTCGGTTATCTAGCTTTAT	CTTTCGGTTATCTAGCTTTAT	CTTTCGGTTATCTAGCTTTAT	AAAGAGCAGAAGCAGCAGCTTTCGGTTATCTAGCTTTATCAAGGGCTTTCGGTTATCTAGCTTTATCACTTACTTTCGGTTATCTAGCTTTATCTGGTACTTTCGGTTATCTAGCTTTATCTGCTACTTTCGGTTATCTAGCTTTATACATTGAACTCAGAGCC
9_miRNA_full_repeat_x5_51	hsa-miR-186-5p	hsa-miR-186-5p	hsa-miR-186-5p	hsa-miR-186-5p	hsa-miR-186-5p	GCCCAAAAGGAGAATTCTTTG	GCCCAAAAGGAGAATTCTTTG	GCCCAAAAGGAGAATTCTTTG	GCCCAAAAGGAGAATTCTTTG	GCCCAAAAGGAGAATTCTTTG	AAAGAGCAGAAGCAGCAGGCCCAAAAGGAGAATTCTTTGCAAGGGGCCCAAAAGGAGAATTCTTTGCACTTAGCCCAAAAGGAGAATTCTTTGCTGGTAGCCCAAAAGGAGAATTCTTTGCTGCTAGCCCAAAAGGAGAATTCTTTGACATTGAACTCAGAGCC
9_miRNA_full_repeat_x5_52	hsa-miR-199a-5p	hsa-miR-199a-5p	hsa-miR-199a-5p	hsa-miR-199a-5p	hsa-miR-199a-5p	ACAGGTAGTCTGAACACTGGG	ACAGGTAGTCTGAACACTGGG	ACAGGTAGTCTGAACACTGGG	ACAGGTAGTCTGAACACTGGG	ACAGGTAGTCTGAACACTGGG	AAAGAGCAGAAGCAGCAGACAGGTAGTCTGAACACTGGGCAAGGGACAGGTAGTCTGAACACTGGGCACTTAACAGGTAGTCTGAACACTGGGCTGGTAACAGGTAGTCTGAACACTGGGCTGCTAACAGGTAGTCTGAACACTGGGACATTGAACTCAGAGCC
9_miRNA_full_repeat_x5_53	hsa-miR-532-5p	hsa-miR-532-5p	hsa-miR-532-5p	hsa-miR-532-5p	hsa-miR-532-5p	CGGTCCTACACTCAAGGCATG	CGGTCCTACACTCAAGGCATG	CGGTCCTACACTCAAGGCATG	CGGTCCTACACTCAAGGCATG	CGGTCCTACACTCAAGGCATG	AAAGAGCAGAAGCAGCAGCGGTCCTACACTCAAGGCATGCAAGGGCGGTCCTACACTCAAGGCATGCACTTACGGTCCTACACTCAAGGCATGCTGGTACGGTCCTACACTCAAGGCATGCTGCTACGGTCCTACACTCAAGGCATGACATTGAACTCAGAGCC
9_miRNA_full_repeat_x5_54	hsa-miR-145-5p	hsa-miR-145-5p	hsa-miR-145-5p	hsa-miR-145-5p	hsa-miR-145-5p	GGATTCCTGGGAAAACTGGAC	GGATTCCTGGGAAAACTGGAC	GGATTCCTGGGAAAACTGGAC	GGATTCCTGGGAAAACTGGAC	GGATTCCTGGGAAAACTGGAC	AAAGAGCAGAAGCAGCAGGGATTCCTGGGAAAACTGGACCAAGGGGGATTCCTGGGAAAACTGGACCACTTAGGATTCCTGGGAAAACTGGACCTGGTAGGATTCCTGGGAAAACTGGACCTGCTAGGATTCCTGGGAAAACTGGACACATTGAACTCAGAGCC
9_miRNA_full_repeat_x5_55	hsa-miR-342-3p	hsa-miR-342-3p	hsa-miR-342-3p	hsa-miR-342-3p	hsa-miR-342-3p	GGGTGCGATTTCTGTGTGAGA	GGGTGCGATTTCTGTGTGAGA	GGGTGCGATTTCTGTGTGAGA	GGGTGCGATTTCTGTGTGAGA	GGGTGCGATTTCTGTGTGAGA	AAAGAGCAGAAGCAGCAGGGGTGCGATTTCTGTGTGAGACAAGGGGGGTGCGATTTCTGTGTGAGACACTTAGGGTGCGATTTCTGTGTGAGACTGGTAGGGTGCGATTTCTGTGTGAGACTGCTAGGGTGCGATTTCTGTGTGAGAACATTGAACTCAGAGCC
9_miRNA_full_repeat_x5_56	hsa-miR-340-5p	hsa-miR-340-5p	hsa-miR-340-5p	hsa-miR-340-5p	hsa-miR-340-5p	ATCAGTCTCATTGCTTTATAA	ATCAGTCTCATTGCTTTATAA	ATCAGTCTCATTGCTTTATAA	ATCAGTCTCATTGCTTTATAA	ATCAGTCTCATTGCTTTATAA	AAAGAGCAGAAGCAGCAGATCAGTCTCATTGCTTTATAACAAGGGATCAGTCTCATTGCTTTATAACACTTAATCAGTCTCATTGCTTTATAACTGGTAATCAGTCTCATTGCTTTATAACTGCTAATCAGTCTCATTGCTTTATAACCATTGAACTCAGAGCC
9_miRNA_full_repeat_x5_57	hsa-miR-551b-3p	hsa-miR-551b-3p	hsa-miR-551b-3p	hsa-miR-551b-3p	hsa-miR-551b-3p	CTGAAACCAAGTATGGGTCGC	CTGAAACCAAGTATGGGTCGC	CTGAAACCAAGTATGGGTCGC	CTGAAACCAAGTATGGGTCGC	CTGAAACCAAGTATGGGTCGC	AAAGAGCAGAAGCAGCAGCTGAAACCAAGTATGGGTCGCCAAGGGCTGAAACCAAGTATGGGTCGCCACTTACTGAAACCAAGTATGGGTCGCCTGGTACTGAAACCAAGTATGGGTCGCCTGCTACTGAAACCAAGTATGGGTCGCACATTGAACTCAGAGCC
9_miRNA_full_repeat_x5_58	hsa-miR-574-3p	hsa-miR-574-3p	hsa-miR-574-3p	hsa-miR-574-3p	hsa-miR-574-3p	GTGGGTGTGTGCATGAGCGTG	GTGGGTGTGTGCATGAGCGTG	GTGGGTGTGTGCATGAGCGTG	GTGGGTGTGTGCATGAGCGTG	GTGGGTGTGTGCATGAGCGTG	AAAGAGCAGAAGCAGCAGGTGGGTGTGTGCATGAGCGTGCAAGGGGTGGGTGTGTGCATGAGCGTGCACTTAGTGGGTGTGTGCATGAGCGTGCTGGTAGTGGGTGTGTGCATGAGCGTGCTGCTAGTGGGTGTGTGCATGAGCGTGACATTGAACTCAGAGCC
9_miRNA_full_repeat_x5_59	hsa-miR-205-3p	hsa-miR-205-3p	hsa-miR-205-3p	hsa-miR-205-3p	hsa-miR-205-3p	GAACTTCACTCCACTGAAATC	GAACTTCACTCCACTGAAATC	GAACTTCACTCCACTGAAATC	GAACTTCACTCCACTGAAATC	GAACTTCACTCCACTGAAATC	AAAGAGCAGAAGCAGCAGGAACTTCACTCCACTGAAATCCAAGGGGAACTTCACTCCACTGAAATCCACTTAGAACTTCACTCCACTGAAATCCTGGTAGAACTTCACTCCACTGAAATCCTGCTAGAACTTCACTCCACTGAAATCACATTGAACTCAGAGCC
9_miRNA_full_repeat_x5_60	hsa-miR-324-5p	hsa-miR-324-5p	hsa-miR-324-5p	hsa-miR-324-5p	hsa-miR-324-5p	ACCAATGCCCTAGGGGATGCG	ACCAATGCCCTAGGGGATGCG	ACCAATGCCCTAGGGGATGCG	ACCAATGCCCTAGGGGATGCG	ACCAATGCCCTAGGGGATGCG	AAAGAGCAGAAGCAGCAACCAATGCCCTAGGGGATGCGCCAAGGACCAATGCCCTAGGGGATGCGGCACTTACCAATGCCCTAGGGGATGCGCCTGGTACCAATGCCCTAGGGGATGCGTCTGCTACCAATGCCCTAGGGGATGCGAACATTGAACTCAGAGCC
9_miRNA_full_repeat_x5_61	hsa-miR-124-3p	hsa-miR-124-3p	hsa-miR-124-3p	hsa-miR-124-3p	hsa-miR-124-3p	TGGCATTCACCGCGTGCCTTA	TGGCATTCACCGCGTGCCTTA	TGGCATTCACCGCGTGCCTTA	TGGCATTCACCGCGTGCCTTA	TGGCATTCACCGCGTGCCTTA	AAAGAGCAGAAGCAGCAGTGGCATTCACCGCGTGCCTTACAAGGGTGGCATTCACCGCGTGCCTTACACTTCTGGCATTCACCGCGTGCCTTACTGGTCTGGCATTCACCGCGTGCCTTACTGCTCTGGCATTCACCGCGTGCCTTAACATTGAACTCAGAGCC
9_miRNA_full_repeat_x5_62	hsa-miR-937-5p	hsa-miR-937-5p	hsa-miR-937-5p	hsa-miR-937-5p	hsa-miR-937-5p	ACCAGCCCCACCCTGACTCAC	ACCAGCCCCACCCTGACTCAC	ACCAGCCCCACCCTGACTCAC	ACCAGCCCCACCCTGACTCAC	ACCAGCCCCACCCTGACTCAC	AAAGAGCAGAAGCAGCAGACCAGCCCCACCCTGACTCACCAAGGGACCAGCCCCACCCTGACTCACCACTTAACCAGCCCCACCCTGACTCACCTGGTAACCAGCCCCACCCTGACTCACCTGCTAACCAGCCCCACCCTGACTCACACATTGAACTCAGAGCC
9_miRNA_full_repeat_x5_63	hsa-miR-224-5p	hsa-miR-224-5p	hsa-miR-224-5p	hsa-miR-224-5p	hsa-miR-224-5p	ACGGAACCACTAGTGACTTGA	ACGGAACCACTAGTGACTTGA	ACGGAACCACTAGTGACTTGA	ACGGAACCACTAGTGACTTGA	ACGGAACCACTAGTGACTTGA	AAAGAGCAGAAGCAGCAGACGGAACCACTAGTGACTTGACAAGGGACGGAACCACTAGTGACTTGACACTTAACGGAACCACTAGTGACTTGACTGGTAACGGAACCACTAGTGACTTGACTGCTAACGGAACCACTAGTGACTTGAACATTGAACTCAGAGCC
9_miRNA_full_repeat_x5_64	hsa-miR-146a-5p	hsa-miR-146a-5p	hsa-miR-146a-5p	hsa-miR-146a-5p	hsa-miR-146a-5p	ACCCATGGAATTCAGTTCTCA	ACCCATGGAATTCAGTTCTCA	ACCCATGGAATTCAGTTCTCA	ACCCATGGAATTCAGTTCTCA	ACCCATGGAATTCAGTTCTCA	AAAGAGCAGAAGCAGCAACCCATGGAATTCAGTTCTCACCAAGGACCCATGGAATTCAGTTCTCAGCACTTACCCATGGAATTCAGTTCTCACCTGGTACCCATGGAATTCAGTTCTCATCTGCTACCCATGGAATTCAGTTCTCAAACATTGAACTCAGAGCC
9_miRNA_full_repeat_x5_65	hsa-miR-590-5p	hsa-miR-590-5p	hsa-miR-590-5p	hsa-miR-590-5p	hsa-miR-590-5p	TGCACTTTTATGAATAAGCTC	TGCACTTTTATGAATAAGCTC	TGCACTTTTATGAATAAGCTC	TGCACTTTTATGAATAAGCTC	TGCACTTTTATGAATAAGCTC	AAAGAGCAGAAGCAGCAGTGCACTTTTATGAATAAGCTCCAAGGGTGCACTTTTATGAATAAGCTCCACTTCTGCACTTTTATGAATAAGCTCCTGGTCTGCACTTTTATGAATAAGCTCCTGCTCTGCACTTTTATGAATAAGCTCACATTGAACTCAGAGCC
9_miRNA_full_repeat_x5_66	hsa-miR-660-5p	hsa-miR-660-5p	hsa-miR-660-5p	hsa-miR-660-5p	hsa-miR-660-5p	AACTCCGATATGCAATGGGTA	AACTCCGATATGCAATGGGTA	AACTCCGATATGCAATGGGTA	AACTCCGATATGCAATGGGTA	AACTCCGATATGCAATGGGTA	AAAGAGCAGAAGCAGCAGAACTCCGATATGCAATGGGTACAAGGGAACTCCGATATGCAATGGGTACACTTAAACTCCGATATGCAATGGGTACTGGTAAACTCCGATATGCAATGGGTACTGCTAAACTCCGATATGCAATGGGTAACATTGAACTCAGAGCC
9_miRNA_full_repeat_x5_67	hsa-miR-518c-5p	hsa-miR-518c-5p	hsa-miR-518c-5p	hsa-miR-518c-5p	hsa-miR-518c-5p	GAAAGTGCTTCCCTCCAGAGA	GAAAGTGCTTCCCTCCAGAGA	GAAAGTGCTTCCCTCCAGAGA	GAAAGTGCTTCCCTCCAGAGA	GAAAGTGCTTCCCTCCAGAGA	AAAGAGCAGAAGCAGCAGGAAAGTGCTTCCCTCCAGAGACAAGGGGAAAGTGCTTCCCTCCAGAGACACTTAGAAAGTGCTTCCCTCCAGAGACTGGTAGAAAGTGCTTCCCTCCAGAGACTGCTAGAAAGTGCTTCCCTCCAGAGAACATTGAACTCAGAGCC
9_miRNA_full_repeat_x5_68	hsa-miR-664b-3p	hsa-miR-664b-3p	hsa-miR-664b-3p	hsa-miR-664b-3p	hsa-miR-664b-3p	GTAGGCTGGGAGGCAAATGAA	GTAGGCTGGGAGGCAAATGAA	GTAGGCTGGGAGGCAAATGAA	GTAGGCTGGGAGGCAAATGAA	GTAGGCTGGGAGGCAAATGAA	AAAGAGCAGAAGCAGCAGTAGGCTGGGAGGCAAATGAACCAAGGGTAGGCTGGGAGGCAAATGAAGCACTTGTAGGCTGGGAGGCAAATGAACCTGGTGTAGGCTGGGAGGCAAATGAATCTGCTGTAGGCTGGGAGGCAAATGAAAACATTGAACTCAGAGCC
9_miRNA_full_repeat_x5_69	hsa-miR-423-5p	hsa-miR-423-5p	hsa-miR-423-5p	hsa-miR-423-5p	hsa-miR-423-5p	AGTCTCGCTCTCTGCCCCTCA	AGTCTCGCTCTCTGCCCCTCA	AGTCTCGCTCTCTGCCCCTCA	AGTCTCGCTCTCTGCCCCTCA	AGTCTCGCTCTCTGCCCCTCA	AAAGAGCAGAAGCAGCAGAGTCTCGCTCTCTGCCCCTCACAAGGGAGTCTCGCTCTCTGCCCCTCACACTTAAGTCTCGCTCTCTGCCCCTCACTGGTAAGTCTCGCTCTCTGCCCCTCACTGCTAAGTCTCGCTCTCTGCCCCTCAACATTGAACTCAGAGCC
9_miRNA_full_repeat_x5_70	hsa-miR-125a-3p	hsa-miR-125a-3p	hsa-miR-125a-3p	hsa-miR-125a-3p	hsa-miR-125a-3p	GCTCCCAAGAACCTCACCTGT	GCTCCCAAGAACCTCACCTGT	GCTCCCAAGAACCTCACCTGT	GCTCCCAAGAACCTCACCTGT	GCTCCCAAGAACCTCACCTGT	AAAGAGCAGAAGCAGCAGGCTCCCAAGAACCTCACCTGTCAAGGGGCTCCCAAGAACCTCACCTGTCACTTAGCTCCCAAGAACCTCACCTGTCTGGTAGCTCCCAAGAACCTCACCTGTCTGCTAGCTCCCAAGAACCTCACCTGTACATTGAACTCAGAGCC
9_miRNA_full_repeat_x5_71	hsa-miR-361-5p	hsa-miR-361-5p	hsa-miR-361-5p	hsa-miR-361-5p	hsa-miR-361-5p	TACCCCTGGAGATTCTGATAA	TACCCCTGGAGATTCTGATAA	TACCCCTGGAGATTCTGATAA	TACCCCTGGAGATTCTGATAA	TACCCCTGGAGATTCTGATAA	AAAGAGCAGAAGCAGCAGTACCCCTGGAGATTCTGATAACAAGGGTACCCCTGGAGATTCTGATAACACTTATACCCCTGGAGATTCTGATAACTGGTATACCCCTGGAGATTCTGATAACTGCTATACCCCTGGAGATTCTGATAAACATTGAACTCAGAGCC
9_miRNA_full_repeat_x5_72	hsa-miR-140-3p	hsa-miR-140-3p	hsa-miR-140-3p	hsa-miR-140-3p	hsa-miR-140-3p	CCGTGGTTCTACCCTGTGGTA	CCGTGGTTCTACCCTGTGGTA	CCGTGGTTCTACCCTGTGGTA	CCGTGGTTCTACCCTGTGGTA	CCGTGGTTCTACCCTGTGGTA	AAAGAGCAGAAGCAGCAGCCGTGGTTCTACCCTGTGGTACAAGGGCCGTGGTTCTACCCTGTGGTACACTTACCGTGGTTCTACCCTGTGGTACTGGTACCGTGGTTCTACCCTGTGGTACTGCTACCGTGGTTCTACCCTGTGGTAACATTGAACTCAGAGCC
9_miRNA_full_repeat_x5_73	hsa-miR-6791-5p	hsa-miR-6791-5p	hsa-miR-6791-5p	hsa-miR-6791-5p	hsa-miR-6791-5p	CCGCCTGCCCAGCCCCAGGGG	CCGCCTGCCCAGCCCCAGGGG	CCGCCTGCCCAGCCCCAGGGG	CCGCCTGCCCAGCCCCAGGGG	CCGCCTGCCCAGCCCCAGGGG	AAAGAGCAGAAGCAGCAGCCGCCTGCCCAGCCCCAGGGGCAAGGGCCGCCTGCCCAGCCCCAGGGGCACTTACCGCCTGCCCAGCCCCAGGGGCTGGTACCGCCTGCCCAGCCCCAGGGGCTGCTACCGCCTGCCCAGCCCCAGGGGACATTGAACTCAGAGCC
9_miRNA_full_repeat_x5_74	hsa-miR-222-3p	hsa-miR-222-3p	hsa-miR-222-3p	hsa-miR-222-3p	hsa-miR-222-3p	ACCCAGTAGCCAGATGTAGCT	ACCCAGTAGCCAGATGTAGCT	ACCCAGTAGCCAGATGTAGCT	ACCCAGTAGCCAGATGTAGCT	ACCCAGTAGCCAGATGTAGCT	AAAGAGCAGAAGCAGCAACCCAGTAGCCAGATGTAGCTCCAAGGACCCAGTAGCCAGATGTAGCTGCACTTACCCAGTAGCCAGATGTAGCTCCTGGTACCCAGTAGCCAGATGTAGCTTCTGCTACCCAGTAGCCAGATGTAGCTAACATTGAACTCAGAGCC
9_miRNA_full_repeat_x5_75	hsa-miR-4746-3p	hsa-miR-4746-3p	hsa-miR-4746-3p	hsa-miR-4746-3p	hsa-miR-4746-3p	TCGGCCCGCAGGAGCACCGCT	TCGGCCCGCAGGAGCACCGCT	TCGGCCCGCAGGAGCACCGCT	TCGGCCCGCAGGAGCACCGCT	TCGGCCCGCAGGAGCACCGCT	AAAGAGCAGAAGCAGCAGTCGGCCCGCAGGAGCACCGCTCAAGGGTCGGCCCGCAGGAGCACCGCTCACTTATCGGCCCGCAGGAGCACCGCTCTGGTATCGGCCCGCAGGAGCACCGCTCTGCTATCGGCCCGCAGGAGCACCGCTACATTGAACTCAGAGCC
9_miRNA_full_repeat_x5_76	hsa-miR-101-3p	hsa-miR-101-3p	hsa-miR-101-3p	hsa-miR-101-3p	hsa-miR-101-3p	TTCAGTTATCACAGTACTGTA	TTCAGTTATCACAGTACTGTA	TTCAGTTATCACAGTACTGTA	TTCAGTTATCACAGTACTGTA	TTCAGTTATCACAGTACTGTA	AAAGAGCAGAAGCAGCAGTTCAGTTATCACAGTACTGTACAAGGGTTCAGTTATCACAGTACTGTACACTTATTCAGTTATCACAGTACTGTACTGGTATTCAGTTATCACAGTACTGTACTGCTATTCAGTTATCACAGTACTGTAACATTGAACTCAGAGCC
9_miRNA_full_repeat_x5_77	hsa-miR-3663-3p	hsa-miR-3663-3p	hsa-miR-3663-3p	hsa-miR-3663-3p	hsa-miR-3663-3p	GCCCGGCCTGTGTGGTGCTCA	GCCCGGCCTGTGTGGTGCTCA	GCCCGGCCTGTGTGGTGCTCA	GCCCGGCCTGTGTGGTGCTCA	GCCCGGCCTGTGTGGTGCTCA	AAAGAGCAGAAGCAGCAGGCCCGGCCTGTGTGGTGCTCACAAGGGGCCCGGCCTGTGTGGTGCTCACACTTAGCCCGGCCTGTGTGGTGCTCACTGGTAGCCCGGCCTGTGTGGTGCTCACTGCTAGCCCGGCCTGTGTGGTGCTCAACATTGAACTCAGAGCC
9_miRNA_full_repeat_x5_78	hsa-miR-625-5p	hsa-miR-625-5p	hsa-miR-625-5p	hsa-miR-625-5p	hsa-miR-625-5p	GGACTATAGAACTTTCCCCCT	GGACTATAGAACTTTCCCCCT	GGACTATAGAACTTTCCCCCT	GGACTATAGAACTTTCCCCCT	GGACTATAGAACTTTCCCCCT	AAAGAGCAGAAGCAGCAGGGACTATAGAACTTTCCCCCTCAAGGGGGACTATAGAACTTTCCCCCTCACTTAGGACTATAGAACTTTCCCCCTCTGGTAGGACTATAGAACTTTCCCCCTCTGCTAGGACTATAGAACTTTCCCCCTACATTGAACTCAGAGCC
9_miRNA_full_repeat_x5_79	hsa-miR-203a-3p	hsa-miR-203a-3p	hsa-miR-203a-3p	hsa-miR-203a-3p	hsa-miR-203a-3p	TAGTGGTCCTAAACATTTCAC	TAGTGGTCCTAAACATTTCAC	TAGTGGTCCTAAACATTTCAC	TAGTGGTCCTAAACATTTCAC	TAGTGGTCCTAAACATTTCAC	AAAGAGCAGAAGCAGCAGTAGTGGTCCTAAACATTTCACCAAGGGTAGTGGTCCTAAACATTTCACCACTTATAGTGGTCCTAAACATTTCACCTGGTATAGTGGTCCTAAACATTTCACCTGCTATAGTGGTCCTAAACATTTCACACATTGAACTCAGAGCC
9_miRNA_full_repeat_x5_80	hsa-miR-378a-3p	hsa-miR-378a-3p	hsa-miR-378a-3p	hsa-miR-378a-3p	hsa-miR-378a-3p	CCTTCTGACTCCAAGTCCAGT	CCTTCTGACTCCAAGTCCAGT	CCTTCTGACTCCAAGTCCAGT	CCTTCTGACTCCAAGTCCAGT	CCTTCTGACTCCAAGTCCAGT	AAAGAGCAGAAGCAGCAGCCTTCTGACTCCAAGTCCAGTCAAGGGCCTTCTGACTCCAAGTCCAGTCACTTACCTTCTGACTCCAAGTCCAGTCTGGTACCTTCTGACTCCAAGTCCAGTCTGCTACCTTCTGACTCCAAGTCCAGTACATTGAACTCAGAGCC
9_miRNA_full_repeat_x5_81	hsa-miR-320a-3p	hsa-miR-320a-3p	hsa-miR-320a-3p	hsa-miR-320a-3p	hsa-miR-320a-3p	CGCCCTCTCAACCCAGCTTTT	CGCCCTCTCAACCCAGCTTTT	CGCCCTCTCAACCCAGCTTTT	CGCCCTCTCAACCCAGCTTTT	CGCCCTCTCAACCCAGCTTTT	AAAGAGCAGAAGCAGCAGCGCCCTCTCAACCCAGCTTTTCAAGGGCGCCCTCTCAACCCAGCTTTTCACTTACGCCCTCTCAACCCAGCTTTTCTGGTACGCCCTCTCAACCCAGCTTTTCTGCTACGCCCTCTCAACCCAGCTTTTACATTGAACTCAGAGCC
9_miRNA_full_repeat_x5_82	hsa-miR-210-3p	hsa-miR-210-3p	hsa-miR-210-3p	hsa-miR-210-3p	hsa-miR-210-3p	CAGCCGCTGTCACACGCACAG	CAGCCGCTGTCACACGCACAG	CAGCCGCTGTCACACGCACAG	CAGCCGCTGTCACACGCACAG	CAGCCGCTGTCACACGCACAG	AAAGAGCAGAAGCAGCAGCAGCCGCTGTCACACGCACAGCAAGGGCAGCCGCTGTCACACGCACAGCACTTACAGCCGCTGTCACACGCACAGCTGGTACAGCCGCTGTCACACGCACAGCTGCTACAGCCGCTGTCACACGCACAGACATTGAACTCAGAGCC
9_miRNA_full_repeat_x5_83	hsa-miR-629-3p	hsa-miR-629-3p	hsa-miR-629-3p	hsa-miR-629-3p	hsa-miR-629-3p	CTGGGCTTACGTTGGGAGAAC	CTGGGCTTACGTTGGGAGAAC	CTGGGCTTACGTTGGGAGAAC	CTGGGCTTACGTTGGGAGAAC	CTGGGCTTACGTTGGGAGAAC	AAAGAGCAGAAGCAGCAGCTGGGCTTACGTTGGGAGAACCAAGGGCTGGGCTTACGTTGGGAGAACCACTTACTGGGCTTACGTTGGGAGAACCTGGTACTGGGCTTACGTTGGGAGAACCTGCTACTGGGCTTACGTTGGGAGAACACATTGAACTCAGAGCC
9_miRNA_full_repeat_x5_84	hsa-miR-185-5p	hsa-miR-185-5p	hsa-miR-185-5p	hsa-miR-185-5p	hsa-miR-185-5p	CAGGAACTGCCTTTCTCTCCA	CAGGAACTGCCTTTCTCTCCA	CAGGAACTGCCTTTCTCTCCA	CAGGAACTGCCTTTCTCTCCA	CAGGAACTGCCTTTCTCTCCA	AAAGAGCAGAAGCAGCAGCAGGAACTGCCTTTCTCTCCACAAGGGCAGGAACTGCCTTTCTCTCCACACTTACAGGAACTGCCTTTCTCTCCACTGGTACAGGAACTGCCTTTCTCTCCACTGCTACAGGAACTGCCTTTCTCTCCAACATTGAACTCAGAGCC
9_miRNA_full_repeat_x5_85	hsa-miR-135b-5p	hsa-miR-135b-5p	hsa-miR-135b-5p	hsa-miR-135b-5p	hsa-miR-135b-5p	ACATAGGAATGAAAAGCCATA	ACATAGGAATGAAAAGCCATA	ACATAGGAATGAAAAGCCATA	ACATAGGAATGAAAAGCCATA	ACATAGGAATGAAAAGCCATA	AAAGAGCAGAAGCAGCACATAGGAATGAAAAGCCATAGCCAAGACATAGGAATGAAAAGCCATAAGCACTACATAGGAATGAAAAGCCATACCCTGGACATAGGAATGAAAAGCCATATTCTGCACATAGGAATGAAAAGCCATAAAACATTGAACTCAGAGCC
9_miRNA_full_repeat_x5_86	hsa-miR-452-5p	hsa-miR-452-5p	hsa-miR-452-5p	hsa-miR-452-5p	hsa-miR-452-5p	CAGTTTCCTCTGCAAACAGTT	CAGTTTCCTCTGCAAACAGTT	CAGTTTCCTCTGCAAACAGTT	CAGTTTCCTCTGCAAACAGTT	CAGTTTCCTCTGCAAACAGTT	AAAGAGCAGAAGCAGCAGCAGTTTCCTCTGCAAACAGTTCAAGGGCAGTTTCCTCTGCAAACAGTTCACTTACAGTTTCCTCTGCAAACAGTTCTGGTACAGTTTCCTCTGCAAACAGTTCTGCTACAGTTTCCTCTGCAAACAGTTACATTGAACTCAGAGCC
9_miRNA_full_repeat_x5_87	hsa-miR-526b-5p	hsa-miR-526b-5p	hsa-miR-526b-5p	hsa-miR-526b-5p	hsa-miR-526b-5p	AGAAAGTGCTTCCCTCAAGAG	AGAAAGTGCTTCCCTCAAGAG	AGAAAGTGCTTCCCTCAAGAG	AGAAAGTGCTTCCCTCAAGAG	AGAAAGTGCTTCCCTCAAGAG	AAAGAGCAGAAGCAGCAGAGAAAGTGCTTCCCTCAAGAGCAAGGGAGAAAGTGCTTCCCTCAAGAGCACTTAAGAAAGTGCTTCCCTCAAGAGCTGGTAAGAAAGTGCTTCCCTCAAGAGCTGCTAAGAAAGTGCTTCCCTCAAGAGACATTGAACTCAGAGCC
9_miRNA_full_repeat_x5_88	hsa-miR-199a-3p	hsa-miR-199a-3p	hsa-miR-199a-3p	hsa-miR-199a-3p	hsa-miR-199a-3p	AACCAATGTGCAGACTACTGT	AACCAATGTGCAGACTACTGT	AACCAATGTGCAGACTACTGT	AACCAATGTGCAGACTACTGT	AACCAATGTGCAGACTACTGT	AAAGAGCAGAAGCAGCAACCAATGTGCAGACTACTGTGCCAAGAACCAATGTGCAGACTACTGTAGCACTAACCAATGTGCAGACTACTGTCCCTGGAACCAATGTGCAGACTACTGTTTCTGCAACCAATGTGCAGACTACTGTAAACATTGAACTCAGAGCC
9_miRNA_full_repeat_x5_89	hsa-miR-26a-5p	hsa-miR-26a-5p	hsa-miR-26a-5p	hsa-miR-26a-5p	hsa-miR-26a-5p	GCCTATCCTGGATTACTTGAA	GCCTATCCTGGATTACTTGAA	GCCTATCCTGGATTACTTGAA	GCCTATCCTGGATTACTTGAA	GCCTATCCTGGATTACTTGAA	AAAGAGCAGAAGCAGCAGGCCTATCCTGGATTACTTGAACAAGGGGCCTATCCTGGATTACTTGAACACTTAGCCTATCCTGGATTACTTGAACTGGTAGCCTATCCTGGATTACTTGAACTGCTAGCCTATCCTGGATTACTTGAAACATTGAACTCAGAGCC
9_miRNA_full_repeat_x5_90	hsa-miR-642a-3p	hsa-miR-642a-3p	hsa-miR-642a-3p	hsa-miR-642a-3p	hsa-miR-642a-3p	GTTCCCTCTCCAAATGTGTCT	GTTCCCTCTCCAAATGTGTCT	GTTCCCTCTCCAAATGTGTCT	GTTCCCTCTCCAAATGTGTCT	GTTCCCTCTCCAAATGTGTCT	AAAGAGCAGAAGCAGCAGTTCCCTCTCCAAATGTGTCTCCAAGGGTTCCCTCTCCAAATGTGTCTGCACTTGTTCCCTCTCCAAATGTGTCTCCTGGTGTTCCCTCTCCAAATGTGTCTTCTGCTGTTCCCTCTCCAAATGTGTCTAACATTGAACTCAGAGCC
9_miRNA_full_repeat_x5_91	hsa-miR-192-5p	hsa-miR-192-5p	hsa-miR-192-5p	hsa-miR-192-5p	hsa-miR-192-5p	GGCTGTCAATTCATAGGTCAG	GGCTGTCAATTCATAGGTCAG	GGCTGTCAATTCATAGGTCAG	GGCTGTCAATTCATAGGTCAG	GGCTGTCAATTCATAGGTCAG	AAAGAGCAGAAGCAGCAGGGCTGTCAATTCATAGGTCAGCAAGGGGGCTGTCAATTCATAGGTCAGCACTTAGGCTGTCAATTCATAGGTCAGCTGGTAGGCTGTCAATTCATAGGTCAGCTGCTAGGCTGTCAATTCATAGGTCAGACATTGAACTCAGAGCC
9_miRNA_full_repeat_x5_92	hsa-miR-205-5p	hsa-miR-205-5p	hsa-miR-205-5p	hsa-miR-205-5p	hsa-miR-205-5p	AGACTCCGGTGGAATGAAGGA	AGACTCCGGTGGAATGAAGGA	AGACTCCGGTGGAATGAAGGA	AGACTCCGGTGGAATGAAGGA	AGACTCCGGTGGAATGAAGGA	AAAGAGCAGAAGCAGCAAGACTCCGGTGGAATGAAGGACCAAGGAGACTCCGGTGGAATGAAGGAGCACTTAGACTCCGGTGGAATGAAGGACCTGGTAGACTCCGGTGGAATGAAGGATCTGCTAGACTCCGGTGGAATGAAGGAAACATTGAACTCAGAGCC
9_miRNA_full_repeat_x5_93	hsa-miR-885-5p	hsa-miR-885-5p	hsa-miR-885-5p	hsa-miR-885-5p	hsa-miR-885-5p	GAGGCAGGGTAGTGTAATGGA	GAGGCAGGGTAGTGTAATGGA	GAGGCAGGGTAGTGTAATGGA	GAGGCAGGGTAGTGTAATGGA	GAGGCAGGGTAGTGTAATGGA	AAAGAGCAGAAGCAGCAGAGGCAGGGTAGTGTAATGGACCAAGGGAGGCAGGGTAGTGTAATGGAGCACTTGAGGCAGGGTAGTGTAATGGACCTGGTGAGGCAGGGTAGTGTAATGGATCTGCTGAGGCAGGGTAGTGTAATGGAAACATTGAACTCAGAGCC
9_miRNA_full_repeat_x5_94	hsa-miR-34a-5p	hsa-miR-34a-5p	hsa-miR-34a-5p	hsa-miR-34a-5p	hsa-miR-34a-5p	CAACCAGCTAAGACACTGCCA	CAACCAGCTAAGACACTGCCA	CAACCAGCTAAGACACTGCCA	CAACCAGCTAAGACACTGCCA	CAACCAGCTAAGACACTGCCA	AAAGAGCAGAAGCAGCAGCAACCAGCTAAGACACTGCCACAAGGGCAACCAGCTAAGACACTGCCACACTTACAACCAGCTAAGACACTGCCACTGGTACAACCAGCTAAGACACTGCCACTGCTACAACCAGCTAAGACACTGCCAACATTGAACTCAGAGCC
9_miRNA_full_repeat_x5_95	hsa-miR-363-3p	hsa-miR-363-3p	hsa-miR-363-3p	hsa-miR-363-3p	hsa-miR-363-3p	ACAGATGGATACCGTGCAATT	ACAGATGGATACCGTGCAATT	ACAGATGGATACCGTGCAATT	ACAGATGGATACCGTGCAATT	ACAGATGGATACCGTGCAATT	AAAGAGCAGAAGCAGCAACAGATGGATACCGTGCAATTCCAAGGACAGATGGATACCGTGCAATTGCACTTACAGATGGATACCGTGCAATTCCTGGTACAGATGGATACCGTGCAATTTCTGCTACAGATGGATACCGTGCAATTAACATTGAACTCAGAGCC
9_miRNA_full_repeat_x5_96	hsa-miR-512-5p	hsa-miR-512-5p	hsa-miR-512-5p	hsa-miR-512-5p	hsa-miR-512-5p	AAGTGCCCTCAAGGCTGAGTG	AAGTGCCCTCAAGGCTGAGTG	AAGTGCCCTCAAGGCTGAGTG	AAGTGCCCTCAAGGCTGAGTG	AAGTGCCCTCAAGGCTGAGTG	AAAGAGCAGAAGCAGCAGAAGTGCCCTCAAGGCTGAGTGCAAGGGAAGTGCCCTCAAGGCTGAGTGCACTTAAAGTGCCCTCAAGGCTGAGTGCTGGTAAAGTGCCCTCAAGGCTGAGTGCTGCTAAAGTGCCCTCAAGGCTGAGTGACATTGAACTCAGAGCC
9_miRNA_full_repeat_x5_97	hsa-miR-520a-5p	hsa-miR-520a-5p	hsa-miR-520a-5p	hsa-miR-520a-5p	hsa-miR-520a-5p	AGAAAGTACTTCCCTCTGGAG	AGAAAGTACTTCCCTCTGGAG	AGAAAGTACTTCCCTCTGGAG	AGAAAGTACTTCCCTCTGGAG	AGAAAGTACTTCCCTCTGGAG	AAAGAGCAGAAGCAGCAGAGAAAGTACTTCCCTCTGGAGCAAGGGAGAAAGTACTTCCCTCTGGAGCACTTAAGAAAGTACTTCCCTCTGGAGCTGGTAAGAAAGTACTTCCCTCTGGAGCTGCTAAGAAAGTACTTCCCTCTGGAGACATTGAACTCAGAGCC
9_miRNA_full_repeat_x5_98	hsa-miR-302a-5p	hsa-miR-302a-5p	hsa-miR-302a-5p	hsa-miR-302a-5p	hsa-miR-302a-5p	CAAGTACATCCACGTTTAAGT	CAAGTACATCCACGTTTAAGT	CAAGTACATCCACGTTTAAGT	CAAGTACATCCACGTTTAAGT	CAAGTACATCCACGTTTAAGT	AAAGAGCAGAAGCAGCAGCAAGTACATCCACGTTTAAGTCAAGGGCAAGTACATCCACGTTTAAGTCACTTACAAGTACATCCACGTTTAAGTCTGGTACAAGTACATCCACGTTTAAGTCTGCTACAAGTACATCCACGTTTAAGTACATTGAACTCAGAGCC
9_miRNA_full_repeat_x5_99	hsa-miR-221-3p	hsa-miR-221-3p	hsa-miR-221-3p	hsa-miR-221-3p	hsa-miR-221-3p	AACCCAGCAGACAATGTAGCT	AACCCAGCAGACAATGTAGCT	AACCCAGCAGACAATGTAGCT	AACCCAGCAGACAATGTAGCT	AACCCAGCAGACAATGTAGCT	AAAGAGCAGAAGCAGCAAACCCAGCAGACAATGTAGCTCCAAGGAACCCAGCAGACAATGTAGCTGCACTTAACCCAGCAGACAATGTAGCTCCTGGTAACCCAGCAGACAATGTAGCTTCTGCTAACCCAGCAGACAATGTAGCTAACATTGAACTCAGAGCC
9_miRNA_full_repeat_x5_100	hsa-miR-218-5p	hsa-miR-218-5p	hsa-miR-218-5p	hsa-miR-218-5p	hsa-miR-218-5p	ACATGGTTAGATCAAGCACAA	ACATGGTTAGATCAAGCACAA	ACATGGTTAGATCAAGCACAA	ACATGGTTAGATCAAGCACAA	ACATGGTTAGATCAAGCACAA	AAAGAGCAGAAGCAGCACATGGTTAGATCAAGCACAAGCCAAGACATGGTTAGATCAAGCACAAAGCACTACATGGTTAGATCAAGCACAACCCTGGACATGGTTAGATCAAGCACAATTCTGCACATGGTTAGATCAAGCACAAAAACATTGAACTCAGAGCC
