## Supplementary material for "MicroRNA-directed control of complex mRNA stability patterns across cell types": Design of Library 2: 10_miRNA_full_repeat_x6.csv

	miRNA1	miRNA2	miRNA3	miRNA4	miRNA5	miRNA6	target1	target2	target3	target4	target5	target6	seq
10_miRNA_full_repeat_x6_1	hsa-miR-31-3p	hsa-miR-31-3p	hsa-miR-31-3p	hsa-miR-31-3p	hsa-miR-31-3p	hsa-miR-31-3p	TGGCAATATGTTGGCATAGCA	TGGCAATATGTTGGCATAGCA	TGGCAATATGTTGGCATAGCA	TGGCAATATGTTGGCATAGCA	TGGCAATATGTTGGCATAGCA	TGGCAATATGTTGGCATAGCA	AAAGCTGGCAATATGTTGGCATAGCATACATTTGGCAATATGTTGGCATAGCACTCAGGTGGCAATATGTTGGCATAGCAACACCCTGGCAATATGTTGGCATAGCACGTGTCTGGCAATATGTTGGCATAGCACAAGCCTGGCAATATGTTGGCATAGCAGCC
10_miRNA_full_repeat_x6_2	hsa-miR-20a-5p	hsa-miR-20a-5p	hsa-miR-20a-5p	hsa-miR-20a-5p	hsa-miR-20a-5p	hsa-miR-20a-5p	ACCTGCACTATAAGCACTTTA	ACCTGCACTATAAGCACTTTA	ACCTGCACTATAAGCACTTTA	ACCTGCACTATAAGCACTTTA	ACCTGCACTATAAGCACTTTA	ACCTGCACTATAAGCACTTTA	AAACAGACCTGCACTATAAGCACTTTAACATTTACCTGCACTATAAGCACTTTATCAGGGACCTGCACTATAAGCACTTTACACCAGACCTGCACTATAAGCACTTTAGTGTACACCTGCACTATAAGCACTTTAAAGCAGACCTGCACTATAAGCACTTTACC
10_miRNA_full_repeat_x6_3	hsa-miR-24-3p	hsa-miR-24-3p	hsa-miR-24-3p	hsa-miR-24-3p	hsa-miR-24-3p	hsa-miR-24-3p	TGTTCCTGCTGAACTGAGCCA	TGTTCCTGCTGAACTGAGCCA	TGTTCCTGCTGAACTGAGCCA	TGTTCCTGCTGAACTGAGCCA	TGTTCCTGCTGAACTGAGCCA	TGTTCCTGCTGAACTGAGCCA	AAAGAGTGTTCCTGCTGAACTGAGCCAACATTTTGTTCCTGCTGAACTGAGCCATCAGGGTGTTCCTGCTGAACTGAGCCACACCAGTGTTCCTGCTGAACTGAGCCAGTGTACTGTTCCTGCTGAACTGAGCCAAAGCAGTGTTCCTGCTGAACTGAGCCACC
10_miRNA_full_repeat_x6_4	hsa-miR-25-3p	hsa-miR-25-3p	hsa-miR-25-3p	hsa-miR-25-3p	hsa-miR-25-3p	hsa-miR-25-3p	CAGACCGAGACAAGTGCAATG	CAGACCGAGACAAGTGCAATG	CAGACCGAGACAAGTGCAATG	CAGACCGAGACAAGTGCAATG	CAGACCGAGACAAGTGCAATG	CAGACCGAGACAAGTGCAATG	AAAGAGCAGACCGAGACAAGTGCAATGACATTTCAGACCGAGACAAGTGCAATGTCAGGGCAGACCGAGACAAGTGCAATGCACCAGCAGACCGAGACAAGTGCAATGGTGTACCAGACCGAGACAAGTGCAATGAAGCAGCAGACCGAGACAAGTGCAATGCC
10_miRNA_full_repeat_x6_5	hsa-miR-122-5p	hsa-miR-122-5p	hsa-miR-122-5p	hsa-miR-122-5p	hsa-miR-122-5p	hsa-miR-122-5p	AAACACCATTGTCACACTCCA	AAACACCATTGTCACACTCCA	AAACACCATTGTCACACTCCA	AAACACCATTGTCACACTCCA	AAACACCATTGTCACACTCCA	AAACACCATTGTCACACTCCA	AAAGAGAAACACCATTGTCACACTCCAACATTTAAACACCATTGTCACACTCCATCAGGGAAACACCATTGTCACACTCCACACCAGAAACACCATTGTCACACTCCAGTGTACAAACACCATTGTCACACTCCAAAGCAGAAACACCATTGTCACACTCCACC
10_miRNA_full_repeat_x6_6	hsa-miR-16-5p	hsa-miR-16-5p	hsa-miR-16-5p	hsa-miR-16-5p	hsa-miR-16-5p	hsa-miR-16-5p	GCCAATATTTACGTGCTGCTA	GCCAATATTTACGTGCTGCTA	GCCAATATTTACGTGCTGCTA	GCCAATATTTACGTGCTGCTA	GCCAATATTTACGTGCTGCTA	GCCAATATTTACGTGCTGCTA	AAAGAGGCCAATATTTACGTGCTGCTAACATTTGCCAATATTTACGTGCTGCTATCAGGGGCCAATATTTACGTGCTGCTACACCAGGCCAATATTTACGTGCTGCTAGTGTACGCCAATATTTACGTGCTGCTAAAGCAGGCCAATATTTACGTGCTGCTACC
10_miRNA_full_repeat_x6_7	hsa-miR-10a-5p	hsa-miR-10a-5p	hsa-miR-10a-5p	hsa-miR-10a-5p	hsa-miR-10a-5p	hsa-miR-10a-5p	CAAATTCGGATCTACAGGGTA	CAAATTCGGATCTACAGGGTA	CAAATTCGGATCTACAGGGTA	CAAATTCGGATCTACAGGGTA	CAAATTCGGATCTACAGGGTA	CAAATTCGGATCTACAGGGTA	AAAGAGCAAATTCGGATCTACAGGGTAACATTTCAAATTCGGATCTACAGGGTATCAGGGCAAATTCGGATCTACAGGGTACACCAGCAAATTCGGATCTACAGGGTAGTGTACCAAATTCGGATCTACAGGGTAAAGCAGCAAATTCGGATCTACAGGGTACC
10_miRNA_full_repeat_x6_8	hsa-miR-365a-3p	hsa-miR-365a-3p	hsa-miR-365a-3p	hsa-miR-365a-3p	hsa-miR-365a-3p	hsa-miR-365a-3p	TAAGGATTTTTAGGGGCATTA	TAAGGATTTTTAGGGGCATTA	TAAGGATTTTTAGGGGCATTA	TAAGGATTTTTAGGGGCATTA	TAAGGATTTTTAGGGGCATTA	TAAGGATTTTTAGGGGCATTA	AAAGAGTAAGGATTTTTAGGGGCATTAACATTTTAAGGATTTTTAGGGGCATTATCAGGGTAAGGATTTTTAGGGGCATTACACCAGTAAGGATTTTTAGGGGCATTAGTGTACTAAGGATTTTTAGGGGCATTACAGCAGTAAGGATTTTTAGGGGCATTACC
10_miRNA_full_repeat_x6_9	hsa-miR-22-3p	hsa-miR-22-3p	hsa-miR-22-3p	hsa-miR-22-3p	hsa-miR-22-3p	hsa-miR-22-3p	CAGTTCTTCAACTGGCAGCTT	CAGTTCTTCAACTGGCAGCTT	CAGTTCTTCAACTGGCAGCTT	CAGTTCTTCAACTGGCAGCTT	CAGTTCTTCAACTGGCAGCTT	CAGTTCTTCAACTGGCAGCTT	AAAGAGCAGTTCTTCAACTGGCAGCTTACATTTCAGTTCTTCAACTGGCAGCTTTCAGGGCAGTTCTTCAACTGGCAGCTTCACCAGCAGTTCTTCAACTGGCAGCTTGTGTACCAGTTCTTCAACTGGCAGCTTAAGCAGCAGTTCTTCAACTGGCAGCTTCC
10_miRNA_full_repeat_x6_10	hsa-let-7e-5p	hsa-let-7e-5p	hsa-let-7e-5p	hsa-let-7e-5p	hsa-let-7e-5p	hsa-let-7e-5p	ACTATACAACCTCCTACCTCA	ACTATACAACCTCCTACCTCA	ACTATACAACCTCCTACCTCA	ACTATACAACCTCCTACCTCA	ACTATACAACCTCCTACCTCA	ACTATACAACCTCCTACCTCA	AAAGAGACTATACAACCTCCTACCTCAACATTTACTATACAACCTCCTACCTCATCAGGGACTATACAACCTCCTACCTCACACCAGACTATACAACCTCCTACCTCAGTGTACACTATACAACCTCCTACCTCAAAGCAGACTATACAACCTCCTACCTCACC
10_miRNA_full_repeat_x6_11	hsa-let-7i-5p	hsa-let-7i-5p	hsa-let-7i-5p	hsa-let-7i-5p	hsa-let-7i-5p	hsa-let-7i-5p	ACAGCACAAACTACTACCTCA	ACAGCACAAACTACTACCTCA	ACAGCACAAACTACTACCTCA	ACAGCACAAACTACTACCTCA	ACAGCACAAACTACTACCTCA	ACAGCACAAACTACTACCTCA	AAAGAGACAGCACAAACTACTACCTCAACATTTACAGCACAAACTACTACCTCATCAGGGACAGCACAAACTACTACCTCACACCAGACAGCACAAACTACTACCTCAGTGTACACAGCACAAACTACTACCTCAAAGCAGACAGCACAAACTACTACCTCACC
10_miRNA_full_repeat_x6_12	hsa-miR-21-5p	hsa-miR-21-5p	hsa-miR-21-5p	hsa-miR-21-5p	hsa-miR-21-5p	hsa-miR-21-5p	CAACATCAGTCTGATAAGCTA	CAACATCAGTCTGATAAGCTA	CAACATCAGTCTGATAAGCTA	CAACATCAGTCTGATAAGCTA	CAACATCAGTCTGATAAGCTA	CAACATCAGTCTGATAAGCTA	AAAGAGCAACATCAGTCTGATAAGCTAACATTTCAACATCAGTCTGATAAGCTATCAGGGCAACATCAGTCTGATAAGCTACACCAGCAACATCAGTCTGATAAGCTAGTGTACCAACATCAGTCTGATAAGCTAAAGCAGCAACATCAGTCTGATAAGCTACC
10_miRNA_full_repeat_x6_13	hsa-let-7a-5p	hsa-let-7a-5p	hsa-let-7a-5p	hsa-let-7a-5p	hsa-let-7a-5p	hsa-let-7a-5p	ACTATACAACCTACTACCTCA	ACTATACAACCTACTACCTCA	ACTATACAACCTACTACCTCA	ACTATACAACCTACTACCTCA	ACTATACAACCTACTACCTCA	ACTATACAACCTACTACCTCA	AAAGAGACTATACAACCTACTACCTCAACATTTACTATACAACCTACTACCTCATCAGGGACTATACAACCTACTACCTCACACCAGACTATACAACCTACTACCTCAGTGTACACTATACAACCTACTACCTCAAAGCAGACTATACAACCTACTACCTCACC
10_miRNA_full_repeat_x6_14	hsa-miR-7-5p	hsa-miR-7-5p	hsa-miR-7-5p	hsa-miR-7-5p	hsa-miR-7-5p	hsa-miR-7-5p	AACAAAATCACTAGTCTTCCA	AACAAAATCACTAGTCTTCCA	AACAAAATCACTAGTCTTCCA	AACAAAATCACTAGTCTTCCA	AACAAAATCACTAGTCTTCCA	AACAAAATCACTAGTCTTCCA	AAAGAGAACAAAATCACTAGTCTTCCAACATTTAACAAAATCACTAGTCTTCCATCAGGGAACAAAATCACTAGTCTTCCACACCAGAACAAAATCACTAGTCTTCCAGTGTACAACAAAATCACTAGTCTTCCAAAGCAGAACAAAATCACTAGTCTTCCACC
10_miRNA_full_repeat_x6_15	hsa-miR-107	hsa-miR-107	hsa-miR-107	hsa-miR-107	hsa-miR-107	hsa-miR-107	ATAGCCCTGTACAATGCTGCT	ATAGCCCTGTACAATGCTGCT	ATAGCCCTGTACAATGCTGCT	ATAGCCCTGTACAATGCTGCT	ATAGCCCTGTACAATGCTGCT	ATAGCCCTGTACAATGCTGCT	AAAGAATAGCCCTGTACAATGCTGCTTACATTATAGCCCTGTACAATGCTGCTCTCAGGATAGCCCTGTACAATGCTGCTACACCAATAGCCCTGTACAATGCTGCTTGTGTAATAGCCCTGTACAATGCTGCTCAAGCAATAGCCCTGTACAATGCTGCTGCC
10_miRNA_full_repeat_x6_16	hsa-miR-18a-5p	hsa-miR-18a-5p	hsa-miR-18a-5p	hsa-miR-18a-5p	hsa-miR-18a-5p	hsa-miR-18a-5p	ATCTGCACTAGATGCACCTTA	ATCTGCACTAGATGCACCTTA	ATCTGCACTAGATGCACCTTA	ATCTGCACTAGATGCACCTTA	ATCTGCACTAGATGCACCTTA	ATCTGCACTAGATGCACCTTA	AAAGATCTGCACTAGATGCACCTTAGTACATATCTGCACTAGATGCACCTTAACTCAGATCTGCACTAGATGCACCTTAGACACCATCTGCACTAGATGCACCTTACTGTGTATCTGCACTAGATGCACCTTAACAAGCATCTGCACTAGATGCACCTTAAGCC
10_miRNA_full_repeat_x6_17	hsa-miR-31-5p	hsa-miR-31-5p	hsa-miR-31-5p	hsa-miR-31-5p	hsa-miR-31-5p	hsa-miR-31-5p	AGCTATGCCAGCATCTTGCCT	AGCTATGCCAGCATCTTGCCT	AGCTATGCCAGCATCTTGCCT	AGCTATGCCAGCATCTTGCCT	AGCTATGCCAGCATCTTGCCT	AGCTATGCCAGCATCTTGCCT	AAAGAAGCTATGCCAGCATCTTGCCTTACATTAGCTATGCCAGCATCTTGCCTCTCAGGAGCTATGCCAGCATCTTGCCTACACCAAGCTATGCCAGCATCTTGCCTTGTGTAAGCTATGCCAGCATCTTGCCTCAAGCAAGCTATGCCAGCATCTTGCCTGCC
10_miRNA_full_repeat_x6_18	hsa-miR-19b-3p	hsa-miR-19b-3p	hsa-miR-19b-3p	hsa-miR-19b-3p	hsa-miR-19b-3p	hsa-miR-19b-3p	AGTTTTGCATGGATTTGCACA	AGTTTTGCATGGATTTGCACA	AGTTTTGCATGGATTTGCACA	AGTTTTGCATGGATTTGCACA	AGTTTTGCATGGATTTGCACA	AGTTTTGCATGGATTTGCACA	AAAGAGTTTTGCATGGATTTGCACAGTACATAGTTTTGCATGGATTTGCACAACTCAGAGTTTTGCATGGATTTGCACAGACACCAGTTTTGCATGGATTTGCACACTGTGTAGTTTTGCATGGATTTGCACAACAAGCAGTTTTGCATGGATTTGCACAAGCC
10_miRNA_full_repeat_x6_19	hsa-let-7c-5p	hsa-let-7c-5p	hsa-let-7c-5p	hsa-let-7c-5p	hsa-let-7c-5p	hsa-let-7c-5p	ACCATACAACCTACTACCTCA	ACCATACAACCTACTACCTCA	ACCATACAACCTACTACCTCA	ACCATACAACCTACTACCTCA	ACCATACAACCTACTACCTCA	ACCATACAACCTACTACCTCA	AAACAGACCATACAACCTACTACCTCAACATTTACCATACAACCTACTACCTCATCAGGGACCATACAACCTACTACCTCACACCAGACCATACAACCTACTACCTCAGTGTACACCATACAACCTACTACCTCAAAGCAGACCATACAACCTACTACCTCACC
10_miRNA_full_repeat_x6_20	hsa-let-7d-5p	hsa-let-7d-5p	hsa-let-7d-5p	hsa-let-7d-5p	hsa-let-7d-5p	hsa-let-7d-5p	ACTATGCAACCTACTACCTCT	ACTATGCAACCTACTACCTCT	ACTATGCAACCTACTACCTCT	ACTATGCAACCTACTACCTCT	ACTATGCAACCTACTACCTCT	ACTATGCAACCTACTACCTCT	AAAGAGACTATGCAACCTACTACCTCTACATTTACTATGCAACCTACTACCTCTTCAGGGACTATGCAACCTACTACCTCTCACCAGACTATGCAACCTACTACCTCTGTGTACACTATGCAACCTACTACCTCTAAGCAGACTATGCAACCTACTACCTCTCC
10_miRNA_full_repeat_x6_21	hsa-miR-23a-3p	hsa-miR-23a-3p	hsa-miR-23a-3p	hsa-miR-23a-3p	hsa-miR-23a-3p	hsa-miR-23a-3p	GGAAATCCCTGGCAATGTGAT	GGAAATCCCTGGCAATGTGAT	GGAAATCCCTGGCAATGTGAT	GGAAATCCCTGGCAATGTGAT	GGAAATCCCTGGCAATGTGAT	GGAAATCCCTGGCAATGTGAT	AAAGGGAAATCCCTGGCAATGTGATCTACCTGGAAATCCCTGGCAATGTGATACTCAGGGAAATCCCTGGCAATGTGATCACACCGGAAATCCCTGGCAATGTGATCTGTGTGGAAATCCCTGGCAATGTGATACAAGCGGAAATCCCTGGCAATGTGATAGCC
10_miRNA_full_repeat_x6_22	hsa-let-7g-5p	hsa-let-7g-5p	hsa-let-7g-5p	hsa-let-7g-5p	hsa-let-7g-5p	hsa-let-7g-5p	ACTGTACAAACTACTACCTCA	ACTGTACAAACTACTACCTCA	ACTGTACAAACTACTACCTCA	ACTGTACAAACTACTACCTCA	ACTGTACAAACTACTACCTCA	ACTGTACAAACTACTACCTCA	AAAGAGACTGTACAAACTACTACCTCAACATTTACTGTACAAACTACTACCTCATCAGGGACTGTACAAACTACTACCTCACACCAGACTGTACAAACTACTACCTCAGTGTACACTGTACAAACTACTACCTCAAAGCAGACTGTACAAACTACTACCTCACC
10_miRNA_full_repeat_x6_23	hsa-miR-141-3p	hsa-miR-141-3p	hsa-miR-141-3p	hsa-miR-141-3p	hsa-miR-141-3p	hsa-miR-141-3p	CATCTTTACCAGACAGTGTTA	CATCTTTACCAGACAGTGTTA	CATCTTTACCAGACAGTGTTA	CATCTTTACCAGACAGTGTTA	CATCTTTACCAGACAGTGTTA	CATCTTTACCAGACAGTGTTA	AAAGAGCATCTTTACCAGACAGTGTTAACATTTCATCTTTACCAGACAGTGTTATCAGGGCATCTTTACCAGACAGTGTTACACCAGCATCTTTACCAGACAGTGTTAGTGTACCATCTTTACCAGACAGTGTTAAAGCAGCATCTTTACCAGACAGTGTTACC
10_miRNA_full_repeat_x6_24	hsa-let-7b-5p	hsa-let-7b-5p	hsa-let-7b-5p	hsa-let-7b-5p	hsa-let-7b-5p	hsa-let-7b-5p	ACCACACAACCTACTACCTCA	ACCACACAACCTACTACCTCA	ACCACACAACCTACTACCTCA	ACCACACAACCTACTACCTCA	ACCACACAACCTACTACCTCA	ACCACACAACCTACTACCTCA	AAACAGACCACACAACCTACTACCTCAACATTTACCACACAACCTACTACCTCATCAGGGACCACACAACCTACTACCTCACACCAGACCACACAACCTACTACCTCAGTGTACACCACACAACCTACTACCTCAAAGCAGACCACACAACCTACTACCTCACC
10_miRNA_full_repeat_x6_25	hsa-let-7f-5p	hsa-let-7f-5p	hsa-let-7f-5p	hsa-let-7f-5p	hsa-let-7f-5p	hsa-let-7f-5p	ACTATACAATCTACTACCTCA	ACTATACAATCTACTACCTCA	ACTATACAATCTACTACCTCA	ACTATACAATCTACTACCTCA	ACTATACAATCTACTACCTCA	ACTATACAATCTACTACCTCA	AAAGAGACTATACAATCTACTACCTCAACATTTACTATACAATCTACTACCTCATCAGGGACTATACAATCTACTACCTCACACCAGACTATACAATCTACTACCTCAGTGTACACTATACAATCTACTACCTCAAAGCAGACTATACAATCTACTACCTCACC
10_miRNA_full_repeat_x6_26	hsa-miR-766-5p	hsa-miR-766-5p	hsa-miR-766-5p	hsa-miR-766-5p	hsa-miR-766-5p	hsa-miR-766-5p	AGACCAGCACCAATTCCTCCT	AGACCAGCACCAATTCCTCCT	AGACCAGCACCAATTCCTCCT	AGACCAGCACCAATTCCTCCT	AGACCAGCACCAATTCCTCCT	AGACCAGCACCAATTCCTCCT	AAAGACAGACCAGCACCAATTCCTCCTACATTTAGACCAGCACCAATTCCTCCTTCAGGCAGACCAGCACCAATTCCTCCTCACCACAGACCAGCACCAATTCCTCCTGTGTACAGACCAGCACCAATTCCTCCTAAGCACAGACCAGCACCAATTCCTCCTCC
10_miRNA_full_repeat_x6_27	hsa-miR-6802-3p	hsa-miR-6802-3p	hsa-miR-6802-3p	hsa-miR-6802-3p	hsa-miR-6802-3p	hsa-miR-6802-3p	TGCTTAGGTGAGAGGGGTGAA	TGCTTAGGTGAGAGGGGTGAA	TGCTTAGGTGAGAGGGGTGAA	TGCTTAGGTGAGAGGGGTGAA	TGCTTAGGTGAGAGGGGTGAA	TGCTTAGGTGAGAGGGGTGAA	AAAGAGTGCTTAGGTGAGAGGGGTGAAACATTTTGCTTAGGTGAGAGGGGTGAATCAGGGTGCTTAGGTGAGAGGGGTGAACACCAGTGCTTAGGTGAGAGGGGTGAAGTGTACTGCTTAGGTGAGAGGGGTGAAAAGCAGTGCTTAGGTGAGAGGGGTGAACC
10_miRNA_full_repeat_x6_28	hsa-miR-1185-5p	hsa-miR-1185-5p	hsa-miR-1185-5p	hsa-miR-1185-5p	hsa-miR-1185-5p	hsa-miR-1185-5p	AACATACAAAGGGTATCCTCT	AACATACAAAGGGTATCCTCT	AACATACAAAGGGTATCCTCT	AACATACAAAGGGTATCCTCT	AACATACAAAGGGTATCCTCT	AACATACAAAGGGTATCCTCT	AAAGAGAACATACAAAGGGTATCCTCTACATTTAACATACAAAGGGTATCCTCTTCAGGGAACATACAAAGGGTATCCTCTCACCAGAACATACAAAGGGTATCCTCTGTGTACAACATACAAAGGGTATCCTCTAAGCAGAACATACAAAGGGTATCCTCTCC
10_miRNA_full_repeat_x6_29	hsa-let-7g-3p	hsa-let-7g-3p	hsa-let-7g-3p	hsa-let-7g-3p	hsa-let-7g-3p	hsa-let-7g-3p	GCAAGGCAGTGGCCTGTACAG	GCAAGGCAGTGGCCTGTACAG	GCAAGGCAGTGGCCTGTACAG	GCAAGGCAGTGGCCTGTACAG	GCAAGGCAGTGGCCTGTACAG	GCAAGGCAGTGGCCTGTACAG	AAAGAGGCAAGGCAGTGGCCTGTACAGACATTTGCAAGGCAGTGGCCTGTACAGTCAGGGGCAAGGCAGTGGCCTGTACAGCACCAGGCAAGGCAGTGGCCTGTACAGGTGTACGCAAGGCAGTGGCCTGTACAGAAGCAGGCAAGGCAGTGGCCTGTACAGCC
10_miRNA_full_repeat_x6_30	hsa-miR-3065-3p	hsa-miR-3065-3p	hsa-miR-3065-3p	hsa-miR-3065-3p	hsa-miR-3065-3p	hsa-miR-3065-3p	CCAACAATATCCTGGTGCTGA	CCAACAATATCCTGGTGCTGA	CCAACAATATCCTGGTGCTGA	CCAACAATATCCTGGTGCTGA	CCAACAATATCCTGGTGCTGA	CCAACAATATCCTGGTGCTGA	AAAGAGCCAACAATATCCTGGTGCTGAACATTTCCAACAATATCCTGGTGCTGATCAGGGCCAACAATATCCTGGTGCTGACACCAGCCAACAATATCCTGGTGCTGAGTGTACCCAACAATATCCTGGTGCTGAAAGCAGCCAACAATATCCTGGTGCTGACC
10_miRNA_full_repeat_x6_31	hsa-miR-135a-3p	hsa-miR-135a-3p	hsa-miR-135a-3p	hsa-miR-135a-3p	hsa-miR-135a-3p	hsa-miR-135a-3p	GCCACGGCTCCAATCCCTATA	GCCACGGCTCCAATCCCTATA	GCCACGGCTCCAATCCCTATA	GCCACGGCTCCAATCCCTATA	GCCACGGCTCCAATCCCTATA	GCCACGGCTCCAATCCCTATA	AAAGAGGCCACGGCTCCAATCCCTATAACATTTGCCACGGCTCCAATCCCTATATCAGGGGCCACGGCTCCAATCCCTATACACCAGGCCACGGCTCCAATCCCTATAGTGTACGCCACGGCTCCAATCCCTATACAGCAGGCCACGGCTCCAATCCCTATACC
10_miRNA_full_repeat_x6_32	hsa-miR-3064-3p	hsa-miR-3064-3p	hsa-miR-3064-3p	hsa-miR-3064-3p	hsa-miR-3064-3p	hsa-miR-3064-3p	TAAGGTGTTGCAGTGTGGCAA	TAAGGTGTTGCAGTGTGGCAA	TAAGGTGTTGCAGTGTGGCAA	TAAGGTGTTGCAGTGTGGCAA	TAAGGTGTTGCAGTGTGGCAA	TAAGGTGTTGCAGTGTGGCAA	AAAGAGTAAGGTGTTGCAGTGTGGCAAACATTTTAAGGTGTTGCAGTGTGGCAATCAGGGTAAGGTGTTGCAGTGTGGCAACACCAGTAAGGTGTTGCAGTGTGGCAAGTGTACTAAGGTGTTGCAGTGTGGCAAAAGCAGTAAGGTGTTGCAGTGTGGCAACC
10_miRNA_full_repeat_x6_33	hsa-miR-3200-3p	hsa-miR-3200-3p	hsa-miR-3200-3p	hsa-miR-3200-3p	hsa-miR-3200-3p	hsa-miR-3200-3p	AGACCTGAGTAGCGCAAGGTG	AGACCTGAGTAGCGCAAGGTG	AGACCTGAGTAGCGCAAGGTG	AGACCTGAGTAGCGCAAGGTG	AGACCTGAGTAGCGCAAGGTG	AGACCTGAGTAGCGCAAGGTG	AAAGACAGACCTGAGTAGCGCAAGGTGACATTTAGACCTGAGTAGCGCAAGGTGTCAGGCAGACCTGAGTAGCGCAAGGTGCACCACAGACCTGAGTAGCGCAAGGTGGTGTACAGACCTGAGTAGCGCAAGGTGAAGCACAGACCTGAGTAGCGCAAGGTGCC
10_miRNA_full_repeat_x6_34	hsa-miR-548am-3p	hsa-miR-548am-3p	hsa-miR-548am-3p	hsa-miR-548am-3p	hsa-miR-548am-3p	hsa-miR-548am-3p	CAAAAGTAACTGCAGTTTTTG	CAAAAGTAACTGCAGTTTTTG	CAAAAGTAACTGCAGTTTTTG	CAAAAGTAACTGCAGTTTTTG	CAAAAGTAACTGCAGTTTTTG	CAAAAGTAACTGCAGTTTTTG	AAAGAGCAAAAGTAACTGCAGTTTTTGACATTTCAAAAGTAACTGCAGTTTTTGTCAGGGCAAAAGTAACTGCAGTTTTTGCACCAGCAAAAGTAACTGCAGTTTTTGGTGTACCAAAAGTAACTGCAGTTTTTGAAGCAGCAAAAGTAACTGCAGTTTTTGCC
10_miRNA_full_repeat_x6_35	hsa-miR-490-5p	hsa-miR-490-5p	hsa-miR-490-5p	hsa-miR-490-5p	hsa-miR-490-5p	hsa-miR-490-5p	AACCCACCTGGAGATCCATGG	AACCCACCTGGAGATCCATGG	AACCCACCTGGAGATCCATGG	AACCCACCTGGAGATCCATGG	AACCCACCTGGAGATCCATGG	AACCCACCTGGAGATCCATGG	AAAGAACCCACCTGGAGATCCATGGGTACATAACCCACCTGGAGATCCATGGACTCAGAACCCACCTGGAGATCCATGGGACACCAACCCACCTGGAGATCCATGGCTGTGTAACCCACCTGGAGATCCATGGACAAGCAACCCACCTGGAGATCCATGGAGCC
10_miRNA_full_repeat_x6_36	hsa-miR-1271-5p	hsa-miR-1271-5p	hsa-miR-1271-5p	hsa-miR-1271-5p	hsa-miR-1271-5p	hsa-miR-1271-5p	GAGTGCTTGCTAGGTGCCAAG	GAGTGCTTGCTAGGTGCCAAG	GAGTGCTTGCTAGGTGCCAAG	GAGTGCTTGCTAGGTGCCAAG	GAGTGCTTGCTAGGTGCCAAG	GAGTGCTTGCTAGGTGCCAAG	AAAGAGGAGTGCTTGCTAGGTGCCAAGACATTTGAGTGCTTGCTAGGTGCCAAGTCAGGGGAGTGCTTGCTAGGTGCCAAGCACCAGGAGTGCTTGCTAGGTGCCAAGGTGTACGAGTGCTTGCTAGGTGCCAAGAAGCAGGAGTGCTTGCTAGGTGCCAAGCC
10_miRNA_full_repeat_x6_37	hsa-miR-193b-5p	hsa-miR-193b-5p	hsa-miR-193b-5p	hsa-miR-193b-5p	hsa-miR-193b-5p	hsa-miR-193b-5p	CATCTCGCCCTCAAAACCCCG	CATCTCGCCCTCAAAACCCCG	CATCTCGCCCTCAAAACCCCG	CATCTCGCCCTCAAAACCCCG	CATCTCGCCCTCAAAACCCCG	CATCTCGCCCTCAAAACCCCG	AAAGAGCATCTCGCCCTCAAAACCCCGACATTTCATCTCGCCCTCAAAACCCCGTCAGGGCATCTCGCCCTCAAAACCCCGCACCAGCATCTCGCCCTCAAAACCCCGGTGTACCATCTCGCCCTCAAAACCCCGAAGCAGCATCTCGCCCTCAAAACCCCGCC
10_miRNA_full_repeat_x6_38	hsa-miR-362-3p	hsa-miR-362-3p	hsa-miR-362-3p	hsa-miR-362-3p	hsa-miR-362-3p	hsa-miR-362-3p	GAATCCTTGAATAGGTGTGTT	GAATCCTTGAATAGGTGTGTT	GAATCCTTGAATAGGTGTGTT	GAATCCTTGAATAGGTGTGTT	GAATCCTTGAATAGGTGTGTT	GAATCCTTGAATAGGTGTGTT	AAAGAGGAATCCTTGAATAGGTGTGTTACATTTGAATCCTTGAATAGGTGTGTTTCAGGGGAATCCTTGAATAGGTGTGTTCACCAGGAATCCTTGAATAGGTGTGTTGTGTACGAATCCTTGAATAGGTGTGTTAAGCAGGAATCCTTGAATAGGTGTGTTCC
10_miRNA_full_repeat_x6_39	hsa-miR-6758-3p	hsa-miR-6758-3p	hsa-miR-6758-3p	hsa-miR-6758-3p	hsa-miR-6758-3p	hsa-miR-6758-3p	ACTGGACAGAGGAGAATGAGT	ACTGGACAGAGGAGAATGAGT	ACTGGACAGAGGAGAATGAGT	ACTGGACAGAGGAGAATGAGT	ACTGGACAGAGGAGAATGAGT	ACTGGACAGAGGAGAATGAGT	AAAGAGACTGGACAGAGGAGAATGAGTACATTTACTGGACAGAGGAGAATGAGTTCAGGGACTGGACAGAGGAGAATGAGTCACCAGACTGGACAGAGGAGAATGAGTGTGTACACTGGACAGAGGAGAATGAGTAAGCAGACTGGACAGAGGAGAATGAGTCC
10_miRNA_full_repeat_x6_40	hsa-miR-3180-3p	hsa-miR-3180-3p	hsa-miR-3180-3p	hsa-miR-3180-3p	hsa-miR-3180-3p	hsa-miR-3180-3p	GCCTCCGGAAGCTCCGCCCCA	GCCTCCGGAAGCTCCGCCCCA	GCCTCCGGAAGCTCCGCCCCA	GCCTCCGGAAGCTCCGCCCCA	GCCTCCGGAAGCTCCGCCCCA	GCCTCCGGAAGCTCCGCCCCA	AAAGAGGCCTCCGGAAGCTCCGCCCCAACATTTGCCTCCGGAAGCTCCGCCCCATCAGGGGCCTCCGGAAGCTCCGCCCCACACCAGGCCTCCGGAAGCTCCGCCCCAGTGTACGCCTCCGGAAGCTCCGCCCCAAAGCAGGCCTCCGGAAGCTCCGCCCCACC
10_miRNA_full_repeat_x6_41	hsa-miR-128-3p	hsa-miR-128-3p	hsa-miR-128-3p	hsa-miR-128-3p	hsa-miR-128-3p	hsa-miR-128-3p	AAAGAGACCGGTTCACTGTGA	AAAGAGACCGGTTCACTGTGA	AAAGAGACCGGTTCACTGTGA	AAAGAGACCGGTTCACTGTGA	AAAGAGACCGGTTCACTGTGA	AAAGAGACCGGTTCACTGTGA	AAAGAGAAAGAGACCGGTTCACTGTGAACATTTAAAGAGACCGGTTCACTGTGATCAGGGAAAGAGACCGGTTCACTGTGACACCAGAAAGAGACCGGTTCACTGTGAGTGTACAAAGAGACCGGTTCACTGTGAAAGCAGAAAGAGACCGGTTCACTGTGACC
10_miRNA_full_repeat_x6_42	hsa-miR-214-3p	hsa-miR-214-3p	hsa-miR-214-3p	hsa-miR-214-3p	hsa-miR-214-3p	hsa-miR-214-3p	CTGCCTGTCTGTGCCTGCTGT	CTGCCTGTCTGTGCCTGCTGT	CTGCCTGTCTGTGCCTGCTGT	CTGCCTGTCTGTGCCTGCTGT	CTGCCTGTCTGTGCCTGCTGT	CTGCCTGTCTGTGCCTGCTGT	AAAGAGCTGCCTGTCTGTGCCTGCTGTACATTTCTGCCTGTCTGTGCCTGCTGTTCAGGGCTGCCTGTCTGTGCCTGCTGTCACCAGCTGCCTGTCTGTGCCTGCTGTGTGTACCTGCCTGTCTGTGCCTGCTGTAAGCAGCTGCCTGTCTGTGCCTGCTGTCC
10_miRNA_full_repeat_x6_43	hsa-miR-574-5p	hsa-miR-574-5p	hsa-miR-574-5p	hsa-miR-574-5p	hsa-miR-574-5p	hsa-miR-574-5p	ACACTCACACACACACACTCA	ACACTCACACACACACACTCA	ACACTCACACACACACACTCA	ACACTCACACACACACACTCA	ACACTCACACACACACACTCA	ACACTCACACACACACACTCA	AAAGAGACACTCACACACACACACTCAACATTTACACTCACACACACACACTCATCAGGGACACTCACACACACACACTCACACCAGACACTCACACACACACACTCAGTGTACACACTCACACACACACACTCAAAGCAGACACTCACACACACACACTCACC
10_miRNA_full_repeat_x6_44	hsa-miR-301a-3p	hsa-miR-301a-3p	hsa-miR-301a-3p	hsa-miR-301a-3p	hsa-miR-301a-3p	hsa-miR-301a-3p	TTTGACAATACTATTGCACTG	TTTGACAATACTATTGCACTG	TTTGACAATACTATTGCACTG	TTTGACAATACTATTGCACTG	TTTGACAATACTATTGCACTG	TTTGACAATACTATTGCACTG	AAAGAGTTTGACAATACTATTGCACTGACATTTTTTGACAATACTATTGCACTGTCAGGGTTTGACAATACTATTGCACTGCACCAGTTTGACAATACTATTGCACTGGTGTACTTTGACAATACTATTGCACTGAAGCAGTTTGACAATACTATTGCACTGCC
10_miRNA_full_repeat_x6_45	hsa-miR-582-5p	hsa-miR-582-5p	hsa-miR-582-5p	hsa-miR-582-5p	hsa-miR-582-5p	hsa-miR-582-5p	TAACTGGTTGAACAACTGTAA	TAACTGGTTGAACAACTGTAA	TAACTGGTTGAACAACTGTAA	TAACTGGTTGAACAACTGTAA	TAACTGGTTGAACAACTGTAA	TAACTGGTTGAACAACTGTAA	AAAGAGTAACTGGTTGAACAACTGTAAACATTTTAACTGGTTGAACAACTGTAATCAGGGTAACTGGTTGAACAACTGTAACACCAGTAACTGGTTGAACAACTGTAAGTGTACTAACTGGTTGAACAACTGTAAAAGCAGTAACTGGTTGAACAACTGTAACC
10_miRNA_full_repeat_x6_46	hsa-miR-197-3p	hsa-miR-197-3p	hsa-miR-197-3p	hsa-miR-197-3p	hsa-miR-197-3p	hsa-miR-197-3p	CTGGGTGGAGAAGGTGGTGAA	CTGGGTGGAGAAGGTGGTGAA	CTGGGTGGAGAAGGTGGTGAA	CTGGGTGGAGAAGGTGGTGAA	CTGGGTGGAGAAGGTGGTGAA	CTGGGTGGAGAAGGTGGTGAA	AAAGAGCTGGGTGGAGAAGGTGGTGAAACATTTCTGGGTGGAGAAGGTGGTGAATCAGGGCTGGGTGGAGAAGGTGGTGAACACCAGCTGGGTGGAGAAGGTGGTGAAGTGTACCTGGGTGGAGAAGGTGGTGAAAAGCAGCTGGGTGGAGAAGGTGGTGAACC
10_miRNA_full_repeat_x6_47	hsa-miR-425-5p	hsa-miR-425-5p	hsa-miR-425-5p	hsa-miR-425-5p	hsa-miR-425-5p	hsa-miR-425-5p	AACGGGAGTGATCGTGTCATT	AACGGGAGTGATCGTGTCATT	AACGGGAGTGATCGTGTCATT	AACGGGAGTGATCGTGTCATT	AACGGGAGTGATCGTGTCATT	AACGGGAGTGATCGTGTCATT	AAAGAGAACGGGAGTGATCGTGTCATTACATTTAACGGGAGTGATCGTGTCATTTCAGGGAACGGGAGTGATCGTGTCATTCACCAGAACGGGAGTGATCGTGTCATTGTGTACAACGGGAGTGATCGTGTCATTAAGCAGAACGGGAGTGATCGTGTCATTCC
10_miRNA_full_repeat_x6_48	hsa-miR-374a-5p	hsa-miR-374a-5p	hsa-miR-374a-5p	hsa-miR-374a-5p	hsa-miR-374a-5p	hsa-miR-374a-5p	ACTTATCAGGTTGTATTATAA	ACTTATCAGGTTGTATTATAA	ACTTATCAGGTTGTATTATAA	ACTTATCAGGTTGTATTATAA	ACTTATCAGGTTGTATTATAA	ACTTATCAGGTTGTATTATAA	AAAGAGACTTATCAGGTTGTATTATAACCATTTACTTATCAGGTTGTATTATAATCAGGGACTTATCAGGTTGTATTATAACACCAGACTTATCAGGTTGTATTATAAGTGTACACTTATCAGGTTGTATTATAACAGCAGACTTATCAGGTTGTATTATAACC
10_miRNA_full_repeat_x6_49	hsa-miR-17-3p	hsa-miR-17-3p	hsa-miR-17-3p	hsa-miR-17-3p	hsa-miR-17-3p	hsa-miR-17-3p	TACAAGTGCCTTCACTGCAGT	TACAAGTGCCTTCACTGCAGT	TACAAGTGCCTTCACTGCAGT	TACAAGTGCCTTCACTGCAGT	TACAAGTGCCTTCACTGCAGT	TACAAGTGCCTTCACTGCAGT	AAAGAGTACAAGTGCCTTCACTGCAGTACATTTTACAAGTGCCTTCACTGCAGTTCAGGGTACAAGTGCCTTCACTGCAGTCACCAGTACAAGTGCCTTCACTGCAGTGTGTACTACAAGTGCCTTCACTGCAGTAAGCAGTACAAGTGCCTTCACTGCAGTCC
10_miRNA_full_repeat_x6_50	hsa-miR-9-3p	hsa-miR-9-3p	hsa-miR-9-3p	hsa-miR-9-3p	hsa-miR-9-3p	hsa-miR-9-3p	CTTTCGGTTATCTAGCTTTAT	CTTTCGGTTATCTAGCTTTAT	CTTTCGGTTATCTAGCTTTAT	CTTTCGGTTATCTAGCTTTAT	CTTTCGGTTATCTAGCTTTAT	CTTTCGGTTATCTAGCTTTAT	AAAGAGCTTTCGGTTATCTAGCTTTATACATTTCTTTCGGTTATCTAGCTTTATTCAGGGCTTTCGGTTATCTAGCTTTATCACCAGCTTTCGGTTATCTAGCTTTATCTGTACCTTTCGGTTATCTAGCTTTATAAGCAGCTTTCGGTTATCTAGCTTTATCC
10_miRNA_full_repeat_x6_51	hsa-miR-186-5p	hsa-miR-186-5p	hsa-miR-186-5p	hsa-miR-186-5p	hsa-miR-186-5p	hsa-miR-186-5p	GCCCAAAAGGAGAATTCTTTG	GCCCAAAAGGAGAATTCTTTG	GCCCAAAAGGAGAATTCTTTG	GCCCAAAAGGAGAATTCTTTG	GCCCAAAAGGAGAATTCTTTG	GCCCAAAAGGAGAATTCTTTG	AAAGAGGCCCAAAAGGAGAATTCTTTGACATTTGCCCAAAAGGAGAATTCTTTGTCAGGGGCCCAAAAGGAGAATTCTTTGCACCAGGCCCAAAAGGAGAATTCTTTGGTGTACGCCCAAAAGGAGAATTCTTTGAAGCAGGCCCAAAAGGAGAATTCTTTGCC
10_miRNA_full_repeat_x6_52	hsa-miR-199a-5p	hsa-miR-199a-5p	hsa-miR-199a-5p	hsa-miR-199a-5p	hsa-miR-199a-5p	hsa-miR-199a-5p	ACAGGTAGTCTGAACACTGGG	ACAGGTAGTCTGAACACTGGG	ACAGGTAGTCTGAACACTGGG	ACAGGTAGTCTGAACACTGGG	ACAGGTAGTCTGAACACTGGG	ACAGGTAGTCTGAACACTGGG	AAAGAGACAGGTAGTCTGAACACTGGGACATTTACAGGTAGTCTGAACACTGGGTCAGGGACAGGTAGTCTGAACACTGGGCACCAGACAGGTAGTCTGAACACTGGGGTGTACACAGGTAGTCTGAACACTGGGAAGCAGACAGGTAGTCTGAACACTGGGCC
10_miRNA_full_repeat_x6_53	hsa-miR-532-5p	hsa-miR-532-5p	hsa-miR-532-5p	hsa-miR-532-5p	hsa-miR-532-5p	hsa-miR-532-5p	CGGTCCTACACTCAAGGCATG	CGGTCCTACACTCAAGGCATG	CGGTCCTACACTCAAGGCATG	CGGTCCTACACTCAAGGCATG	CGGTCCTACACTCAAGGCATG	CGGTCCTACACTCAAGGCATG	AAAGAGCGGTCCTACACTCAAGGCATGACATTTCGGTCCTACACTCAAGGCATGTCAGGGCGGTCCTACACTCAAGGCATGCACCAGCGGTCCTACACTCAAGGCATGGTGTACCGGTCCTACACTCAAGGCATGAAGCAGCGGTCCTACACTCAAGGCATGCC
10_miRNA_full_repeat_x6_54	hsa-miR-145-5p	hsa-miR-145-5p	hsa-miR-145-5p	hsa-miR-145-5p	hsa-miR-145-5p	hsa-miR-145-5p	GGATTCCTGGGAAAACTGGAC	GGATTCCTGGGAAAACTGGAC	GGATTCCTGGGAAAACTGGAC	GGATTCCTGGGAAAACTGGAC	GGATTCCTGGGAAAACTGGAC	GGATTCCTGGGAAAACTGGAC	AAAGAGGGATTCCTGGGAAAACTGGACACATTTGGATTCCTGGGAAAACTGGACTCAGGGGGATTCCTGGGAAAACTGGACCACCAGGGATTCCTGGGAAAACTGGACGTGTACGGATTCCTGGGAAAACTGGACAAGCAGGGATTCCTGGGAAAACTGGACCC
10_miRNA_full_repeat_x6_55	hsa-miR-342-3p	hsa-miR-342-3p	hsa-miR-342-3p	hsa-miR-342-3p	hsa-miR-342-3p	hsa-miR-342-3p	GGGTGCGATTTCTGTGTGAGA	GGGTGCGATTTCTGTGTGAGA	GGGTGCGATTTCTGTGTGAGA	GGGTGCGATTTCTGTGTGAGA	GGGTGCGATTTCTGTGTGAGA	GGGTGCGATTTCTGTGTGAGA	AAAGAGGGGTGCGATTTCTGTGTGAGAACATTTGGGTGCGATTTCTGTGTGAGATCAGGGGGGTGCGATTTCTGTGTGAGACACCAGGGGTGCGATTTCTGTGTGAGAGTGTACGGGTGCGATTTCTGTGTGAGAAAGCAGGGGTGCGATTTCTGTGTGAGAGC
10_miRNA_full_repeat_x6_56	hsa-miR-340-5p	hsa-miR-340-5p	hsa-miR-340-5p	hsa-miR-340-5p	hsa-miR-340-5p	hsa-miR-340-5p	ATCAGTCTCATTGCTTTATAA	ATCAGTCTCATTGCTTTATAA	ATCAGTCTCATTGCTTTATAA	ATCAGTCTCATTGCTTTATAA	ATCAGTCTCATTGCTTTATAA	ATCAGTCTCATTGCTTTATAA	AAAGAGATCAGTCTCATTGCTTTATAACCATTTATCAGTCTCATTGCTTTATAATCAGGGATCAGTCTCATTGCTTTATAACACCAGATCAGTCTCATTGCTTTATAAGTGTACATCAGTCTCATTGCTTTATAACAGCAGATCAGTCTCATTGCTTTATAACC
10_miRNA_full_repeat_x6_57	hsa-miR-551b-3p	hsa-miR-551b-3p	hsa-miR-551b-3p	hsa-miR-551b-3p	hsa-miR-551b-3p	hsa-miR-551b-3p	CTGAAACCAAGTATGGGTCGC	CTGAAACCAAGTATGGGTCGC	CTGAAACCAAGTATGGGTCGC	CTGAAACCAAGTATGGGTCGC	CTGAAACCAAGTATGGGTCGC	CTGAAACCAAGTATGGGTCGC	AAAGAGCTGAAACCAAGTATGGGTCGCACATTTCTGAAACCAAGTATGGGTCGCTCAGGGCTGAAACCAAGTATGGGTCGCCACCAGCTGAAACCAAGTATGGGTCGCGTGTACCTGAAACCAAGTATGGGTCGCAAGCAGCTGAAACCAAGTATGGGTCGCCC
10_miRNA_full_repeat_x6_58	hsa-miR-574-3p	hsa-miR-574-3p	hsa-miR-574-3p	hsa-miR-574-3p	hsa-miR-574-3p	hsa-miR-574-3p	GTGGGTGTGTGCATGAGCGTG	GTGGGTGTGTGCATGAGCGTG	GTGGGTGTGTGCATGAGCGTG	GTGGGTGTGTGCATGAGCGTG	GTGGGTGTGTGCATGAGCGTG	GTGGGTGTGTGCATGAGCGTG	AAAGAGGTGGGTGTGTGCATGAGCGTGACATTTGTGGGTGTGTGCATGAGCGTGTCAGGGGTGGGTGTGTGCATGAGCGTGCACCAGGTGGGTGTGTGCATGAGCGTGGTGTACGTGGGTGTGTGCATGAGCGTGAAGCAGGTGGGTGTGTGCATGAGCGTGCC
10_miRNA_full_repeat_x6_59	hsa-miR-205-3p	hsa-miR-205-3p	hsa-miR-205-3p	hsa-miR-205-3p	hsa-miR-205-3p	hsa-miR-205-3p	GAACTTCACTCCACTGAAATC	GAACTTCACTCCACTGAAATC	GAACTTCACTCCACTGAAATC	GAACTTCACTCCACTGAAATC	GAACTTCACTCCACTGAAATC	GAACTTCACTCCACTGAAATC	AAAGAGGAACTTCACTCCACTGAAATCACATTTGAACTTCACTCCACTGAAATCTCAGGGGAACTTCACTCCACTGAAATCCACCAGGAACTTCACTCCACTGAAATCGTGTACGAACTTCACTCCACTGAAATCAAGCAGGAACTTCACTCCACTGAAATCCC
10_miRNA_full_repeat_x6_60	hsa-miR-324-5p	hsa-miR-324-5p	hsa-miR-324-5p	hsa-miR-324-5p	hsa-miR-324-5p	hsa-miR-324-5p	ACCAATGCCCTAGGGGATGCG	ACCAATGCCCTAGGGGATGCG	ACCAATGCCCTAGGGGATGCG	ACCAATGCCCTAGGGGATGCG	ACCAATGCCCTAGGGGATGCG	ACCAATGCCCTAGGGGATGCG	AAAGAACCAATGCCCTAGGGGATGCGTACATTACCAATGCCCTAGGGGATGCGCTCAGGACCAATGCCCTAGGGGATGCGACACCAACCAATGCCCTAGGGGATGCGTGTGTAACCAATGCCCTAGGGGATGCGCAAGCAACCAATGCCCTAGGGGATGCGGCC
10_miRNA_full_repeat_x6_61	hsa-miR-124-3p	hsa-miR-124-3p	hsa-miR-124-3p	hsa-miR-124-3p	hsa-miR-124-3p	hsa-miR-124-3p	TGGCATTCACCGCGTGCCTTA	TGGCATTCACCGCGTGCCTTA	TGGCATTCACCGCGTGCCTTA	TGGCATTCACCGCGTGCCTTA	TGGCATTCACCGCGTGCCTTA	TGGCATTCACCGCGTGCCTTA	AAAGAGTGGCATTCACCGCGTGCCTTAACATTTTGGCATTCACCGCGTGCCTTATCAGGGTGGCATTCACCGCGTGCCTTACACCAGTGGCATTCACCGCGTGCCTTAGTGTACTGGCATTCACCGCGTGCCTTAAAGCAGTGGCATTCACCGCGTGCCTTACC
10_miRNA_full_repeat_x6_62	hsa-miR-937-5p	hsa-miR-937-5p	hsa-miR-937-5p	hsa-miR-937-5p	hsa-miR-937-5p	hsa-miR-937-5p	ACCAGCCCCACCCTGACTCAC	ACCAGCCCCACCCTGACTCAC	ACCAGCCCCACCCTGACTCAC	ACCAGCCCCACCCTGACTCAC	ACCAGCCCCACCCTGACTCAC	ACCAGCCCCACCCTGACTCAC	AAACAGACCAGCCCCACCCTGACTCACACATTTACCAGCCCCACCCTGACTCACTCAGGGACCAGCCCCACCCTGACTCACCACCAGACCAGCCCCACCCTGACTCACGTGTACACCAGCCCCACCCTGACTCACAAGCAGACCAGCCCCACCCTGACTCACCC
10_miRNA_full_repeat_x6_63	hsa-miR-224-5p	hsa-miR-224-5p	hsa-miR-224-5p	hsa-miR-224-5p	hsa-miR-224-5p	hsa-miR-224-5p	ACGGAACCACTAGTGACTTGA	ACGGAACCACTAGTGACTTGA	ACGGAACCACTAGTGACTTGA	ACGGAACCACTAGTGACTTGA	ACGGAACCACTAGTGACTTGA	ACGGAACCACTAGTGACTTGA	AAAGAGACGGAACCACTAGTGACTTGAACATTTACGGAACCACTAGTGACTTGATCAGGGACGGAACCACTAGTGACTTGACACCAGACGGAACCACTAGTGACTTGAGTGTACACGGAACCACTAGTGACTTGAAAGCAGACGGAACCACTAGTGACTTGACC
10_miRNA_full_repeat_x6_64	hsa-miR-146a-5p	hsa-miR-146a-5p	hsa-miR-146a-5p	hsa-miR-146a-5p	hsa-miR-146a-5p	hsa-miR-146a-5p	ACCCATGGAATTCAGTTCTCA	ACCCATGGAATTCAGTTCTCA	ACCCATGGAATTCAGTTCTCA	ACCCATGGAATTCAGTTCTCA	ACCCATGGAATTCAGTTCTCA	ACCCATGGAATTCAGTTCTCA	AAAGAACCCATGGAATTCAGTTCTCATACATTACCCATGGAATTCAGTTCTCACTCAGGACCCATGGAATTCAGTTCTCAACACCAACCCATGGAATTCAGTTCTCACGTGTAACCCATGGAATTCAGTTCTCACAAGCAACCCATGGAATTCAGTTCTCAGCC
10_miRNA_full_repeat_x6_65	hsa-miR-590-5p	hsa-miR-590-5p	hsa-miR-590-5p	hsa-miR-590-5p	hsa-miR-590-5p	hsa-miR-590-5p	TGCACTTTTATGAATAAGCTC	TGCACTTTTATGAATAAGCTC	TGCACTTTTATGAATAAGCTC	TGCACTTTTATGAATAAGCTC	TGCACTTTTATGAATAAGCTC	TGCACTTTTATGAATAAGCTC	AAAGAGTGCACTTTTATGAATAAGCTCACATTTTGCACTTTTATGAATAAGCTCTCAGGGTGCACTTTTATGAATAAGCTCCACCAGTGCACTTTTATGAATAAGCTCGTGTACTGCACTTTTATGAATAAGCTCAAGCAGTGCACTTTTATGAATAAGCTCCC
10_miRNA_full_repeat_x6_66	hsa-miR-660-5p	hsa-miR-660-5p	hsa-miR-660-5p	hsa-miR-660-5p	hsa-miR-660-5p	hsa-miR-660-5p	AACTCCGATATGCAATGGGTA	AACTCCGATATGCAATGGGTA	AACTCCGATATGCAATGGGTA	AACTCCGATATGCAATGGGTA	AACTCCGATATGCAATGGGTA	AACTCCGATATGCAATGGGTA	AAAGAGAACTCCGATATGCAATGGGTAACATTTAACTCCGATATGCAATGGGTATCAGGGAACTCCGATATGCAATGGGTACACCAGAACTCCGATATGCAATGGGTAGTGTACAACTCCGATATGCAATGGGTAAAGCAGAACTCCGATATGCAATGGGTACC
10_miRNA_full_repeat_x6_67	hsa-miR-518c-5p	hsa-miR-518c-5p	hsa-miR-518c-5p	hsa-miR-518c-5p	hsa-miR-518c-5p	hsa-miR-518c-5p	GAAAGTGCTTCCCTCCAGAGA	GAAAGTGCTTCCCTCCAGAGA	GAAAGTGCTTCCCTCCAGAGA	GAAAGTGCTTCCCTCCAGAGA	GAAAGTGCTTCCCTCCAGAGA	GAAAGTGCTTCCCTCCAGAGA	AAAGAGGAAAGTGCTTCCCTCCAGAGAACATTTGAAAGTGCTTCCCTCCAGAGATCAGGGGAAAGTGCTTCCCTCCAGAGACACCAGGAAAGTGCTTCCCTCCAGAGAGTGTACGAAAGTGCTTCCCTCCAGAGAAAGCAGGAAAGTGCTTCCCTCCAGAGAGC
10_miRNA_full_repeat_x6_68	hsa-miR-664b-3p	hsa-miR-664b-3p	hsa-miR-664b-3p	hsa-miR-664b-3p	hsa-miR-664b-3p	hsa-miR-664b-3p	GTAGGCTGGGAGGCAAATGAA	GTAGGCTGGGAGGCAAATGAA	GTAGGCTGGGAGGCAAATGAA	GTAGGCTGGGAGGCAAATGAA	GTAGGCTGGGAGGCAAATGAA	GTAGGCTGGGAGGCAAATGAA	AAAGAGTAGGCTGGGAGGCAAATGAATACATTGTAGGCTGGGAGGCAAATGAACTCAGGGTAGGCTGGGAGGCAAATGAAACACCAGTAGGCTGGGAGGCAAATGAACGTGTAGTAGGCTGGGAGGCAAATGAACAAGCAGTAGGCTGGGAGGCAAATGAAGCC
10_miRNA_full_repeat_x6_69	hsa-miR-423-5p	hsa-miR-423-5p	hsa-miR-423-5p	hsa-miR-423-5p	hsa-miR-423-5p	hsa-miR-423-5p	AGTCTCGCTCTCTGCCCCTCA	AGTCTCGCTCTCTGCCCCTCA	AGTCTCGCTCTCTGCCCCTCA	AGTCTCGCTCTCTGCCCCTCA	AGTCTCGCTCTCTGCCCCTCA	AGTCTCGCTCTCTGCCCCTCA	AAAGAGAGTCTCGCTCTCTGCCCCTCAACATTTAGTCTCGCTCTCTGCCCCTCATCAGGGAGTCTCGCTCTCTGCCCCTCACACCAGAGTCTCGCTCTCTGCCCCTCAGTGTACAGTCTCGCTCTCTGCCCCTCAAAGCAGAGTCTCGCTCTCTGCCCCTCACC
10_miRNA_full_repeat_x6_70	hsa-miR-125a-3p	hsa-miR-125a-3p	hsa-miR-125a-3p	hsa-miR-125a-3p	hsa-miR-125a-3p	hsa-miR-125a-3p	GCTCCCAAGAACCTCACCTGT	GCTCCCAAGAACCTCACCTGT	GCTCCCAAGAACCTCACCTGT	GCTCCCAAGAACCTCACCTGT	GCTCCCAAGAACCTCACCTGT	GCTCCCAAGAACCTCACCTGT	AAAGAGGCTCCCAAGAACCTCACCTGTACATTTGCTCCCAAGAACCTCACCTGTTCAGGGGCTCCCAAGAACCTCACCTGTCACCAGGCTCCCAAGAACCTCACCTGTGTGTACGCTCCCAAGAACCTCACCTGTAAGCAGGCTCCCAAGAACCTCACCTGTCC
10_miRNA_full_repeat_x6_71	hsa-miR-361-5p	hsa-miR-361-5p	hsa-miR-361-5p	hsa-miR-361-5p	hsa-miR-361-5p	hsa-miR-361-5p	TACCCCTGGAGATTCTGATAA	TACCCCTGGAGATTCTGATAA	TACCCCTGGAGATTCTGATAA	TACCCCTGGAGATTCTGATAA	TACCCCTGGAGATTCTGATAA	TACCCCTGGAGATTCTGATAA	AAAGAGTACCCCTGGAGATTCTGATAAACATTTTACCCCTGGAGATTCTGATAATCAGGGTACCCCTGGAGATTCTGATAACACCAGTACCCCTGGAGATTCTGATAAGTGTACTACCCCTGGAGATTCTGATAAAAGCAGTACCCCTGGAGATTCTGATAACC
10_miRNA_full_repeat_x6_72	hsa-miR-140-3p	hsa-miR-140-3p	hsa-miR-140-3p	hsa-miR-140-3p	hsa-miR-140-3p	hsa-miR-140-3p	CCGTGGTTCTACCCTGTGGTA	CCGTGGTTCTACCCTGTGGTA	CCGTGGTTCTACCCTGTGGTA	CCGTGGTTCTACCCTGTGGTA	CCGTGGTTCTACCCTGTGGTA	CCGTGGTTCTACCCTGTGGTA	AAAGAGCCGTGGTTCTACCCTGTGGTAACATTTCCGTGGTTCTACCCTGTGGTATCAGGGCCGTGGTTCTACCCTGTGGTACACCAGCCGTGGTTCTACCCTGTGGTAGTGTACCCGTGGTTCTACCCTGTGGTAAAGCAGCCGTGGTTCTACCCTGTGGTACC
10_miRNA_full_repeat_x6_73	hsa-miR-6791-5p	hsa-miR-6791-5p	hsa-miR-6791-5p	hsa-miR-6791-5p	hsa-miR-6791-5p	hsa-miR-6791-5p	CCGCCTGCCCAGCCCCAGGGG	CCGCCTGCCCAGCCCCAGGGG	CCGCCTGCCCAGCCCCAGGGG	CCGCCTGCCCAGCCCCAGGGG	CCGCCTGCCCAGCCCCAGGGG	CCGCCTGCCCAGCCCCAGGGG	AAAGAGCCGCCTGCCCAGCCCCAGGGGACATTTCCGCCTGCCCAGCCCCAGGGGTCAGGGCCGCCTGCCCAGCCCCAGGGGCACCAGCCGCCTGCCCAGCCCCAGGGGGTGTACCCGCCTGCCCAGCCCCAGGGGAAGCAGCCGCCTGCCCAGCCCCAGGGGCC
10_miRNA_full_repeat_x6_74	hsa-miR-222-3p	hsa-miR-222-3p	hsa-miR-222-3p	hsa-miR-222-3p	hsa-miR-222-3p	hsa-miR-222-3p	ACCCAGTAGCCAGATGTAGCT	ACCCAGTAGCCAGATGTAGCT	ACCCAGTAGCCAGATGTAGCT	ACCCAGTAGCCAGATGTAGCT	ACCCAGTAGCCAGATGTAGCT	ACCCAGTAGCCAGATGTAGCT	AAAGAACCCAGTAGCCAGATGTAGCTTACATTACCCAGTAGCCAGATGTAGCTCTCAGGACCCAGTAGCCAGATGTAGCTACACCAACCCAGTAGCCAGATGTAGCTTGTGTAACCCAGTAGCCAGATGTAGCTCAAGCAACCCAGTAGCCAGATGTAGCTGCC
10_miRNA_full_repeat_x6_75	hsa-miR-4746-3p	hsa-miR-4746-3p	hsa-miR-4746-3p	hsa-miR-4746-3p	hsa-miR-4746-3p	hsa-miR-4746-3p	TCGGCCCGCAGGAGCACCGCT	TCGGCCCGCAGGAGCACCGCT	TCGGCCCGCAGGAGCACCGCT	TCGGCCCGCAGGAGCACCGCT	TCGGCCCGCAGGAGCACCGCT	TCGGCCCGCAGGAGCACCGCT	AAAGAGTCGGCCCGCAGGAGCACCGCTACATTTTCGGCCCGCAGGAGCACCGCTTCAGGGTCGGCCCGCAGGAGCACCGCTCACCAGTCGGCCCGCAGGAGCACCGCTGTGTACTCGGCCCGCAGGAGCACCGCTAAGCAGTCGGCCCGCAGGAGCACCGCTCC
10_miRNA_full_repeat_x6_76	hsa-miR-101-3p	hsa-miR-101-3p	hsa-miR-101-3p	hsa-miR-101-3p	hsa-miR-101-3p	hsa-miR-101-3p	TTCAGTTATCACAGTACTGTA	TTCAGTTATCACAGTACTGTA	TTCAGTTATCACAGTACTGTA	TTCAGTTATCACAGTACTGTA	TTCAGTTATCACAGTACTGTA	TTCAGTTATCACAGTACTGTA	AAAGAGTTCAGTTATCACAGTACTGTAACATTTTTCAGTTATCACAGTACTGTATCAGGGTTCAGTTATCACAGTACTGTACACCAGTTCAGTTATCACAGTACTGTAGTGTACTTCAGTTATCACAGTACTGTAAAGCAGTTCAGTTATCACAGTACTGTACC
10_miRNA_full_repeat_x6_77	hsa-miR-3663-3p	hsa-miR-3663-3p	hsa-miR-3663-3p	hsa-miR-3663-3p	hsa-miR-3663-3p	hsa-miR-3663-3p	GCCCGGCCTGTGTGGTGCTCA	GCCCGGCCTGTGTGGTGCTCA	GCCCGGCCTGTGTGGTGCTCA	GCCCGGCCTGTGTGGTGCTCA	GCCCGGCCTGTGTGGTGCTCA	GCCCGGCCTGTGTGGTGCTCA	AAAGAGGCCCGGCCTGTGTGGTGCTCAACATTTGCCCGGCCTGTGTGGTGCTCATCAGGGGCCCGGCCTGTGTGGTGCTCACACCAGGCCCGGCCTGTGTGGTGCTCAGTGTACGCCCGGCCTGTGTGGTGCTCAAAGCAGGCCCGGCCTGTGTGGTGCTCACC
10_miRNA_full_repeat_x6_78	hsa-miR-625-5p	hsa-miR-625-5p	hsa-miR-625-5p	hsa-miR-625-5p	hsa-miR-625-5p	hsa-miR-625-5p	GGACTATAGAACTTTCCCCCT	GGACTATAGAACTTTCCCCCT	GGACTATAGAACTTTCCCCCT	GGACTATAGAACTTTCCCCCT	GGACTATAGAACTTTCCCCCT	GGACTATAGAACTTTCCCCCT	AAAGAGGGACTATAGAACTTTCCCCCTACATTTGGACTATAGAACTTTCCCCCTTCAGGGGGACTATAGAACTTTCCCCCTCACCAGGGACTATAGAACTTTCCCCCTGTGTACGGACTATAGAACTTTCCCCCTAAGCAGGGACTATAGAACTTTCCCCCTCC
10_miRNA_full_repeat_x6_79	hsa-miR-203a-3p	hsa-miR-203a-3p	hsa-miR-203a-3p	hsa-miR-203a-3p	hsa-miR-203a-3p	hsa-miR-203a-3p	TAGTGGTCCTAAACATTTCAC	TAGTGGTCCTAAACATTTCAC	TAGTGGTCCTAAACATTTCAC	TAGTGGTCCTAAACATTTCAC	TAGTGGTCCTAAACATTTCAC	TAGTGGTCCTAAACATTTCAC	AAAGAGTAGTGGTCCTAAACATTTCACACATTTTAGTGGTCCTAAACATTTCACTCAGGGTAGTGGTCCTAAACATTTCACCACCAGTAGTGGTCCTAAACATTTCACGTGTACTAGTGGTCCTAAACATTTCACAAGCAGTAGTGGTCCTAAACATTTCACCC
10_miRNA_full_repeat_x6_80	hsa-miR-378a-3p	hsa-miR-378a-3p	hsa-miR-378a-3p	hsa-miR-378a-3p	hsa-miR-378a-3p	hsa-miR-378a-3p	CCTTCTGACTCCAAGTCCAGT	CCTTCTGACTCCAAGTCCAGT	CCTTCTGACTCCAAGTCCAGT	CCTTCTGACTCCAAGTCCAGT	CCTTCTGACTCCAAGTCCAGT	CCTTCTGACTCCAAGTCCAGT	AAAGAGCCTTCTGACTCCAAGTCCAGTACATTTCCTTCTGACTCCAAGTCCAGTTCAGGGCCTTCTGACTCCAAGTCCAGTCACCAGCCTTCTGACTCCAAGTCCAGTGTGTACCCTTCTGACTCCAAGTCCAGTAAGCAGCCTTCTGACTCCAAGTCCAGTCC
10_miRNA_full_repeat_x6_81	hsa-miR-320a-3p	hsa-miR-320a-3p	hsa-miR-320a-3p	hsa-miR-320a-3p	hsa-miR-320a-3p	hsa-miR-320a-3p	CGCCCTCTCAACCCAGCTTTT	CGCCCTCTCAACCCAGCTTTT	CGCCCTCTCAACCCAGCTTTT	CGCCCTCTCAACCCAGCTTTT	CGCCCTCTCAACCCAGCTTTT	CGCCCTCTCAACCCAGCTTTT	AAAGAGCGCCCTCTCAACCCAGCTTTTACATTTCGCCCTCTCAACCCAGCTTTTTCAGGGCGCCCTCTCAACCCAGCTTTTCACCAGCGCCCTCTCAACCCAGCTTTTGTGTACCGCCCTCTCAACCCAGCTTTTAAGCAGCGCCCTCTCAACCCAGCTTTTCC
10_miRNA_full_repeat_x6_82	hsa-miR-210-3p	hsa-miR-210-3p	hsa-miR-210-3p	hsa-miR-210-3p	hsa-miR-210-3p	hsa-miR-210-3p	CAGCCGCTGTCACACGCACAG	CAGCCGCTGTCACACGCACAG	CAGCCGCTGTCACACGCACAG	CAGCCGCTGTCACACGCACAG	CAGCCGCTGTCACACGCACAG	CAGCCGCTGTCACACGCACAG	AAAGAGCAGCCGCTGTCACACGCACAGACATTTCAGCCGCTGTCACACGCACAGTCAGGGCAGCCGCTGTCACACGCACAGCACCAGCAGCCGCTGTCACACGCACAGGTGTACCAGCCGCTGTCACACGCACAGAAGCAGCAGCCGCTGTCACACGCACAGCC
10_miRNA_full_repeat_x6_83	hsa-miR-629-3p	hsa-miR-629-3p	hsa-miR-629-3p	hsa-miR-629-3p	hsa-miR-629-3p	hsa-miR-629-3p	CTGGGCTTACGTTGGGAGAAC	CTGGGCTTACGTTGGGAGAAC	CTGGGCTTACGTTGGGAGAAC	CTGGGCTTACGTTGGGAGAAC	CTGGGCTTACGTTGGGAGAAC	CTGGGCTTACGTTGGGAGAAC	AAAGAGCTGGGCTTACGTTGGGAGAACACATTTCTGGGCTTACGTTGGGAGAACTCAGGGCTGGGCTTACGTTGGGAGAACCACCAGCTGGGCTTACGTTGGGAGAACGTGTACCTGGGCTTACGTTGGGAGAACAAGCAGCTGGGCTTACGTTGGGAGAACCC
10_miRNA_full_repeat_x6_84	hsa-miR-185-5p	hsa-miR-185-5p	hsa-miR-185-5p	hsa-miR-185-5p	hsa-miR-185-5p	hsa-miR-185-5p	CAGGAACTGCCTTTCTCTCCA	CAGGAACTGCCTTTCTCTCCA	CAGGAACTGCCTTTCTCTCCA	CAGGAACTGCCTTTCTCTCCA	CAGGAACTGCCTTTCTCTCCA	CAGGAACTGCCTTTCTCTCCA	AAAGAGCAGGAACTGCCTTTCTCTCCAACATTTCAGGAACTGCCTTTCTCTCCATCAGGGCAGGAACTGCCTTTCTCTCCACACCAGCAGGAACTGCCTTTCTCTCCAGTGTACCAGGAACTGCCTTTCTCTCCAAAGCAGCAGGAACTGCCTTTCTCTCCACC
10_miRNA_full_repeat_x6_85	hsa-miR-135b-5p	hsa-miR-135b-5p	hsa-miR-135b-5p	hsa-miR-135b-5p	hsa-miR-135b-5p	hsa-miR-135b-5p	ACATAGGAATGAAAAGCCATA	ACATAGGAATGAAAAGCCATA	ACATAGGAATGAAAAGCCATA	ACATAGGAATGAAAAGCCATA	ACATAGGAATGAAAAGCCATA	ACATAGGAATGAAAAGCCATA	AAAGACATAGGAATGAAAAGCCATAGTACATACATAGGAATGAAAAGCCATAACTCAGACATAGGAATGAAAAGCCATAGACACCACATAGGAATGAAAAGCCATACTGTGTACATAGGAATGAAAAGCCATAACAAGCACATAGGAATGAAAAGCCATAAGCC
10_miRNA_full_repeat_x6_86	hsa-miR-452-5p	hsa-miR-452-5p	hsa-miR-452-5p	hsa-miR-452-5p	hsa-miR-452-5p	hsa-miR-452-5p	CAGTTTCCTCTGCAAACAGTT	CAGTTTCCTCTGCAAACAGTT	CAGTTTCCTCTGCAAACAGTT	CAGTTTCCTCTGCAAACAGTT	CAGTTTCCTCTGCAAACAGTT	CAGTTTCCTCTGCAAACAGTT	AAAGAGCAGTTTCCTCTGCAAACAGTTACATTTCAGTTTCCTCTGCAAACAGTTTCAGGGCAGTTTCCTCTGCAAACAGTTCACCAGCAGTTTCCTCTGCAAACAGTTGTGTACCAGTTTCCTCTGCAAACAGTTAAGCAGCAGTTTCCTCTGCAAACAGTTCC
10_miRNA_full_repeat_x6_87	hsa-miR-526b-5p	hsa-miR-526b-5p	hsa-miR-526b-5p	hsa-miR-526b-5p	hsa-miR-526b-5p	hsa-miR-526b-5p	AGAAAGTGCTTCCCTCAAGAG	AGAAAGTGCTTCCCTCAAGAG	AGAAAGTGCTTCCCTCAAGAG	AGAAAGTGCTTCCCTCAAGAG	AGAAAGTGCTTCCCTCAAGAG	AGAAAGTGCTTCCCTCAAGAG	AAAGAGAGAAAGTGCTTCCCTCAAGAGACATTTAGAAAGTGCTTCCCTCAAGAGTCAGGGAGAAAGTGCTTCCCTCAAGAGCACCAGAGAAAGTGCTTCCCTCAAGAGGTGTACAGAAAGTGCTTCCCTCAAGAGAAGCAGAGAAAGTGCTTCCCTCAAGAGCC
10_miRNA_full_repeat_x6_88	hsa-miR-199a-3p	hsa-miR-199a-3p	hsa-miR-199a-3p	hsa-miR-199a-3p	hsa-miR-199a-3p	hsa-miR-199a-3p	AACCAATGTGCAGACTACTGT	AACCAATGTGCAGACTACTGT	AACCAATGTGCAGACTACTGT	AACCAATGTGCAGACTACTGT	AACCAATGTGCAGACTACTGT	AACCAATGTGCAGACTACTGT	AAAGAACCAATGTGCAGACTACTGTGTACATAACCAATGTGCAGACTACTGTACTCAGAACCAATGTGCAGACTACTGTGACACCAACCAATGTGCAGACTACTGTCTGTGTAACCAATGTGCAGACTACTGTACAAGCAACCAATGTGCAGACTACTGTAGCC
10_miRNA_full_repeat_x6_89	hsa-miR-26a-5p	hsa-miR-26a-5p	hsa-miR-26a-5p	hsa-miR-26a-5p	hsa-miR-26a-5p	hsa-miR-26a-5p	GCCTATCCTGGATTACTTGAA	GCCTATCCTGGATTACTTGAA	GCCTATCCTGGATTACTTGAA	GCCTATCCTGGATTACTTGAA	GCCTATCCTGGATTACTTGAA	GCCTATCCTGGATTACTTGAA	AAAGAGGCCTATCCTGGATTACTTGAAACATTTGCCTATCCTGGATTACTTGAATCAGGGGCCTATCCTGGATTACTTGAACACCAGGCCTATCCTGGATTACTTGAAGTGTACGCCTATCCTGGATTACTTGAAAAGCAGGCCTATCCTGGATTACTTGAACC
10_miRNA_full_repeat_x6_90	hsa-miR-642a-3p	hsa-miR-642a-3p	hsa-miR-642a-3p	hsa-miR-642a-3p	hsa-miR-642a-3p	hsa-miR-642a-3p	GTTCCCTCTCCAAATGTGTCT	GTTCCCTCTCCAAATGTGTCT	GTTCCCTCTCCAAATGTGTCT	GTTCCCTCTCCAAATGTGTCT	GTTCCCTCTCCAAATGTGTCT	GTTCCCTCTCCAAATGTGTCT	AAAGAGTTCCCTCTCCAAATGTGTCTTACATTGTTCCCTCTCCAAATGTGTCTCTCAGGGTTCCCTCTCCAAATGTGTCTACACCAGTTCCCTCTCCAAATGTGTCTTGTGTAGTTCCCTCTCCAAATGTGTCTCAAGCAGTTCCCTCTCCAAATGTGTCTGCC
10_miRNA_full_repeat_x6_91	hsa-miR-192-5p	hsa-miR-192-5p	hsa-miR-192-5p	hsa-miR-192-5p	hsa-miR-192-5p	hsa-miR-192-5p	GGCTGTCAATTCATAGGTCAG	GGCTGTCAATTCATAGGTCAG	GGCTGTCAATTCATAGGTCAG	GGCTGTCAATTCATAGGTCAG	GGCTGTCAATTCATAGGTCAG	GGCTGTCAATTCATAGGTCAG	AAAGAGGGCTGTCAATTCATAGGTCAGACATTTGGCTGTCAATTCATAGGTCAGTCAGGGGGCTGTCAATTCATAGGTCAGCACCAGGGCTGTCAATTCATAGGTCAGGTGTACGGCTGTCAATTCATAGGTCAGAAGCAGGGCTGTCAATTCATAGGTCAGCC
10_miRNA_full_repeat_x6_92	hsa-miR-205-5p	hsa-miR-205-5p	hsa-miR-205-5p	hsa-miR-205-5p	hsa-miR-205-5p	hsa-miR-205-5p	AGACTCCGGTGGAATGAAGGA	AGACTCCGGTGGAATGAAGGA	AGACTCCGGTGGAATGAAGGA	AGACTCCGGTGGAATGAAGGA	AGACTCCGGTGGAATGAAGGA	AGACTCCGGTGGAATGAAGGA	AAAGAAGACTCCGGTGGAATGAAGGATACATTAGACTCCGGTGGAATGAAGGACTCAGGAGACTCCGGTGGAATGAAGGAACACCAAGACTCCGGTGGAATGAAGGACGTGTAAGACTCCGGTGGAATGAAGGACAAGCAAGACTCCGGTGGAATGAAGGAGCC
10_miRNA_full_repeat_x6_93	hsa-miR-885-5p	hsa-miR-885-5p	hsa-miR-885-5p	hsa-miR-885-5p	hsa-miR-885-5p	hsa-miR-885-5p	GAGGCAGGGTAGTGTAATGGA	GAGGCAGGGTAGTGTAATGGA	GAGGCAGGGTAGTGTAATGGA	GAGGCAGGGTAGTGTAATGGA	GAGGCAGGGTAGTGTAATGGA	GAGGCAGGGTAGTGTAATGGA	AAAGAGAGGCAGGGTAGTGTAATGGATACATTGAGGCAGGGTAGTGTAATGGACTCAGGGAGGCAGGGTAGTGTAATGGAACACCAGAGGCAGGGTAGTGTAATGGACGTGTAGAGGCAGGGTAGTGTAATGGACAAGCAGAGGCAGGGTAGTGTAATGGAGCC
10_miRNA_full_repeat_x6_94	hsa-miR-34a-5p	hsa-miR-34a-5p	hsa-miR-34a-5p	hsa-miR-34a-5p	hsa-miR-34a-5p	hsa-miR-34a-5p	CAACCAGCTAAGACACTGCCA	CAACCAGCTAAGACACTGCCA	CAACCAGCTAAGACACTGCCA	CAACCAGCTAAGACACTGCCA	CAACCAGCTAAGACACTGCCA	CAACCAGCTAAGACACTGCCA	AAAGAGCAACCAGCTAAGACACTGCCAACATTTCAACCAGCTAAGACACTGCCATCAGGGCAACCAGCTAAGACACTGCCACACCAGCAACCAGCTAAGACACTGCCAGTGTACCAACCAGCTAAGACACTGCCAAAGCAGCAACCAGCTAAGACACTGCCACC
10_miRNA_full_repeat_x6_95	hsa-miR-363-3p	hsa-miR-363-3p	hsa-miR-363-3p	hsa-miR-363-3p	hsa-miR-363-3p	hsa-miR-363-3p	ACAGATGGATACCGTGCAATT	ACAGATGGATACCGTGCAATT	ACAGATGGATACCGTGCAATT	ACAGATGGATACCGTGCAATT	ACAGATGGATACCGTGCAATT	ACAGATGGATACCGTGCAATT	AAAGAACAGATGGATACCGTGCAATTTACATTACAGATGGATACCGTGCAATTCTCAGGACAGATGGATACCGTGCAATTACACCAACAGATGGATACCGTGCAATTTGTGTAACAGATGGATACCGTGCAATTCAAGCAACAGATGGATACCGTGCAATTGCC
10_miRNA_full_repeat_x6_96	hsa-miR-512-5p	hsa-miR-512-5p	hsa-miR-512-5p	hsa-miR-512-5p	hsa-miR-512-5p	hsa-miR-512-5p	AAGTGCCCTCAAGGCTGAGTG	AAGTGCCCTCAAGGCTGAGTG	AAGTGCCCTCAAGGCTGAGTG	AAGTGCCCTCAAGGCTGAGTG	AAGTGCCCTCAAGGCTGAGTG	AAGTGCCCTCAAGGCTGAGTG	AAAGAGAAGTGCCCTCAAGGCTGAGTGACATTTAAGTGCCCTCAAGGCTGAGTGTCAGGGAAGTGCCCTCAAGGCTGAGTGCACCAGAAGTGCCCTCAAGGCTGAGTGGTGTACAAGTGCCCTCAAGGCTGAGTGAAGCAGAAGTGCCCTCAAGGCTGAGTGCC
10_miRNA_full_repeat_x6_97	hsa-miR-520a-5p	hsa-miR-520a-5p	hsa-miR-520a-5p	hsa-miR-520a-5p	hsa-miR-520a-5p	hsa-miR-520a-5p	AGAAAGTACTTCCCTCTGGAG	AGAAAGTACTTCCCTCTGGAG	AGAAAGTACTTCCCTCTGGAG	AGAAAGTACTTCCCTCTGGAG	AGAAAGTACTTCCCTCTGGAG	AGAAAGTACTTCCCTCTGGAG	AAAGAGAGAAAGTACTTCCCTCTGGAGACATTTAGAAAGTACTTCCCTCTGGAGTCAGGGAGAAAGTACTTCCCTCTGGAGCACCAGAGAAAGTACTTCCCTCTGGAGGTGTACAGAAAGTACTTCCCTCTGGAGAAGCAGAGAAAGTACTTCCCTCTGGAGCC
10_miRNA_full_repeat_x6_98	hsa-miR-302a-5p	hsa-miR-302a-5p	hsa-miR-302a-5p	hsa-miR-302a-5p	hsa-miR-302a-5p	hsa-miR-302a-5p	CAAGTACATCCACGTTTAAGT	CAAGTACATCCACGTTTAAGT	CAAGTACATCCACGTTTAAGT	CAAGTACATCCACGTTTAAGT	CAAGTACATCCACGTTTAAGT	CAAGTACATCCACGTTTAAGT	AAAGAGCAAGTACATCCACGTTTAAGTACATTTCAAGTACATCCACGTTTAAGTTCAGGGCAAGTACATCCACGTTTAAGTCACCAGCAAGTACATCCACGTTTAAGTGTGTACCAAGTACATCCACGTTTAAGTAAGCAGCAAGTACATCCACGTTTAAGTCC
10_miRNA_full_repeat_x6_99	hsa-miR-221-3p	hsa-miR-221-3p	hsa-miR-221-3p	hsa-miR-221-3p	hsa-miR-221-3p	hsa-miR-221-3p	AACCCAGCAGACAATGTAGCT	AACCCAGCAGACAATGTAGCT	AACCCAGCAGACAATGTAGCT	AACCCAGCAGACAATGTAGCT	AACCCAGCAGACAATGTAGCT	AACCCAGCAGACAATGTAGCT	AAAGAAACCCAGCAGACAATGTAGCTTACATTAACCCAGCAGACAATGTAGCTCTCAGGAACCCAGCAGACAATGTAGCTACACCAAACCCAGCAGACAATGTAGCTTGTGTAAACCCAGCAGACAATGTAGCTCAAGCAAACCCAGCAGACAATGTAGCTGCC
10_miRNA_full_repeat_x6_100	hsa-miR-218-5p	hsa-miR-218-5p	hsa-miR-218-5p	hsa-miR-218-5p	hsa-miR-218-5p	hsa-miR-218-5p	ACATGGTTAGATCAAGCACAA	ACATGGTTAGATCAAGCACAA	ACATGGTTAGATCAAGCACAA	ACATGGTTAGATCAAGCACAA	ACATGGTTAGATCAAGCACAA	ACATGGTTAGATCAAGCACAA	AAAGACATGGTTAGATCAAGCACAAGTACATACATGGTTAGATCAAGCACAAACTCAGACATGGTTAGATCAAGCACAAGACACCACATGGTTAGATCAAGCACAACTGTGTACATGGTTAGATCAAGCACAAACAAGCACATGGTTAGATCAAGCACAAAGCC
