## Supplementary material for "MicroRNA-directed control of complex mRNA stability patterns across cell types": Design of Library 2: 11_miRNA_full_combination_probe_x2.csv

	miRNA1	miRNA2	category	sorted_mirnas	target1	target2	seq
11_miRNA_full_combination_probe_x2_1	hsa-miR-425-3p	hsa-miR-362-3p	low	('hsa-miR-362-3p', 'hsa-miR-425-3p')	GGCGGACACGACATTCCCGAT	GAATCCTTGAATAGGTGTGTT	AAAGAGCAGAAGCAGCAGCATCTCTGTACATTTTGGAGCCAAGGGTTCAGAGACTCAGGGGGCGGACACGACATTCCCGATCACCAGGAATCCTTGAATAGGTGTGTTGTGTACAGAATTCTGCTACCTCACTACAAGCAGAAGGAAACATTGAACTCAGAGCC
11_miRNA_full_combination_probe_x2_2	hsa-miR-191-3p	hsa-miR-574-3p	low	('hsa-miR-191-3p', 'hsa-miR-574-3p')	GGGACGAAATCCAAGCGCAGC	GTGGGTGTGTGCATGAGCGTG	AAAGAGCAGAAGCAGCAGCATCTCTGTACATTTTGGAGCCAAGGGTTCAGAGACTCAGGGGGGACGAAATCCAAGCGCAGCCACCAGGTGGGTGTGTGCATGAGCGTGGTGTACAGAATTCTGCTACCTCACTACAAGCAGAAGGAAACATTGAACTCAGAGCC
11_miRNA_full_combination_probe_x2_3	hsa-miR-660-5p	hsa-miR-211-3p	low	('hsa-miR-211-3p', 'hsa-miR-660-5p')	AACTCCGATATGCAATGGGTA	GCACCCCTTTGCTGTCCCTGC	AAAGAGCAGAAGCAGCAGCATCTCTGTACATTTTGGAGCCAAGGGTTCAGAGACTCAGGGAACTCCGATATGCAATGGGTACACCAGGCACCCCTTTGCTGTCCCTGCGTGTACAGAATTCTGCTACCTCACTACAAGCAGAAGGAAACATTGAACTCAGAGCC
11_miRNA_full_combination_probe_x2_4	hsa-miR-197-3p	hsa-miR-423-5p	low	('hsa-miR-197-3p', 'hsa-miR-423-5p')	CTGGGTGGAGAAGGTGGTGAA	AGTCTCGCTCTCTGCCCCTCA	AAAGAGCAGAAGCAGCAGCATCTCTGTACATTTTGGAGCCAAGGGTTCAGAGACTCAGGGCTGGGTGGAGAAGGTGGTGAACACCAGAGTCTCGCTCTCTGCCCCTCAGTGTACAGAATTCTGCTACCTCACTACAAGCAGAAGGAAACATTGAACTCAGAGCC
11_miRNA_full_combination_probe_x2_5	hsa-miR-4687-3p	hsa-miR-33b-3p	low	('hsa-miR-33b-3p', 'hsa-miR-4687-3p')	GCCTGCCCCCTCCAACAGCCA	GGCTGCACTGCCGAGGCACTG	AAAGAGCAGAAGCAGCAGCATCTCTGTACATTTTGGAGCCAAGGGTTCAGAGACTCAGGGGCCTGCCCCCTCCAACAGCCACACCAGGGCTGCACTGCCGAGGCACTGGTGTACAGAATTCTGCTACCTCACTACAAGCAGAAGGAAACATTGAACTCAGAGCC
11_miRNA_full_combination_probe_x2_6	hsa-miR-20a-3p	hsa-miR-423-5p	low	('hsa-miR-20a-3p', 'hsa-miR-423-5p')	TTTAAGTGCTCATAATGCAGT	AGTCTCGCTCTCTGCCCCTCA	AAAGAGCAGAAGCAGCAGCATCTCTGTACATTTTGGAGCCAAGGGTTCAGAGACTCAGTTTAAGTGCTCATAATGCAGTGACACCAGAGTCTCGCTCTCTGCCCCTCAGTGTACAGAATTCTGCTACCTCACTACAAGCAGAAGGAAACATTGAACTCAGAGCC
11_miRNA_full_combination_probe_x2_7	hsa-miR-182-5p	hsa-miR-33b-3p	low	('hsa-miR-182-5p', 'hsa-miR-33b-3p')	GTGAGTTCTACCATTGCCAAA	GGCTGCACTGCCGAGGCACTG	AAAGAGCAGAAGCAGCAGCATCTCTGTACATTTTGGAGCCAAGGGTTCAGAGACTCAGGGGTGAGTTCTACCATTGCCAAACACCAGGGCTGCACTGCCGAGGCACTGGTGTACAGAATTCTGCTACCTCACTACAAGCAGAAGGAAACATTGAACTCAGAGCC
11_miRNA_full_combination_probe_x2_8	hsa-miR-362-3p	hsa-miR-513a-5p	low	('hsa-miR-362-3p', 'hsa-miR-513a-5p')	GAATCCTTGAATAGGTGTGTT	AAAATGACACCTCCCTGTGAA	AAAGAGCAGAAGCAGCAGCATCTCTGTACATTTTGGAGCCAAGGGTTCAGAGACTCAGGGGAATCCTTGAATAGGTGTGTTCACCAGAAAATGACACCTCCCTGTGAAGTGTACAGAATTCTGCTACCTCACTACAAGCAGAAGGAAACATTGAACTCAGAGCC
11_miRNA_full_combination_probe_x2_9	hsa-miR-551b-3p	hsa-miR-218-5p	low	('hsa-miR-218-5p', 'hsa-miR-551b-3p')	CTGAAACCAAGTATGGGTCGC	ACATGGTTAGATCAAGCACAA	AAAGAGCAGAAGCAGCAGCATCTCTGTACATTTTGGAGCCAAGGGTTCAGAGACTCAGGGCTGAAACCAAGTATGGGTCGCCACCACATGGTTAGATCAAGCACAACTGTGTACAGAATTCTGCTACCTCACTACAAGCAGAAGGAAACATTGAACTCAGAGCC
11_miRNA_full_combination_probe_x2_10	hsa-miR-140-5p	hsa-miR-135b-5p	low	('hsa-miR-135b-5p', 'hsa-miR-140-5p')	TACCATAGGGTAAAACCACTG	ACATAGGAATGAAAAGCCATA	AAAGAGCAGAAGCAGCAGCATCTCTGTACATTTTGGAGCCAAGGGTTCAGAGACTCAGGGTACCATAGGGTAAAACCACTGCACCACATAGGAATGAAAAGCCATACTGTGTACAGAATTCTGCTACCTCACTACAAGCAGAAGGAAACATTGAACTCAGAGCC
11_miRNA_full_combination_probe_x2_11	hsa-miR-4687-3p	hsa-miR-186-5p	low	('hsa-miR-186-5p', 'hsa-miR-4687-3p')	GCCTGCCCCCTCCAACAGCCA	GCCCAAAAGGAGAATTCTTTG	AAAGAGCAGAAGCAGCAGCATCTCTGTACATTTTGGAGCCAAGGGTTCAGAGACTCAGGGGCCTGCCCCCTCCAACAGCCACACCAGGCCCAAAAGGAGAATTCTTTGGTGTACAGAATTCTGCTACCTCACTACAAGCAGAAGGAAACATTGAACTCAGAGCC
11_miRNA_full_combination_probe_x2_12	hsa-miR-1304-3p	hsa-miR-6734-5p	low	('hsa-miR-1304-3p', 'hsa-miR-6734-5p')	GGGTTCGAGGCTACAGTGAGA	TCCACCTCATTCTCCCCTCAA	AAAGAGCAGAAGCAGCAGCATCTCTGTACATTTTGGAGCCAAGGGTTCAGAGACTCAGGGGGGTTCGAGGCTACAGTGAGACACCAGTCCACCTCATTCTCCCCTCAAGTGTACAGAATTCTGCTACCTCACTACAAGCAGAAGGAAACATTGAACTCAGAGCC
11_miRNA_full_combination_probe_x2_13	hsa-miR-126-3p	hsa-miR-205-5p	low	('hsa-miR-126-3p', 'hsa-miR-205-5p')	GCATTATTACTCACGGTACGA	AGACTCCGGTGGAATGAAGGA	AAAGAGCAGAAGCAGCAGCATCTCTGTACATTTTGGAGCCAAGGGTTCAGAGACTCAGGGGCATTATTACTCACGGTACGACACCAAGACTCCGGTGGAATGAAGGACGTGTACAGAATTCTGCTACCTCACTACAAGCAGAAGGAAACATTGAACTCAGAGCC
11_miRNA_full_combination_probe_x2_14	hsa-miR-20a-3p	hsa-miR-218-5p	low	('hsa-miR-20a-3p', 'hsa-miR-218-5p')	TTTAAGTGCTCATAATGCAGT	ACATGGTTAGATCAAGCACAA	AAAGAGCAGAAGCAGCAGCATCTCTGTACATTTTGGAGCCAAGGGTTCAGAGACTCAGTTTAAGTGCTCATAATGCAGTGACACCACATGGTTAGATCAAGCACAACTGTGTACAGAATTCTGCTACCTCACTACAAGCAGAAGGAAACATTGAACTCAGAGCC
11_miRNA_full_combination_probe_x2_15	hsa-miR-205-5p	hsa-miR-191-3p	low	('hsa-miR-191-3p', 'hsa-miR-205-5p')	AGACTCCGGTGGAATGAAGGA	GGGACGAAATCCAAGCGCAGC	AAAGAGCAGAAGCAGCAGCATCTCTGTACATTTTGGAGCCAAGGGTTCAGAGACTCAGGAGACTCCGGTGGAATGAAGGAACACCAGGGGACGAAATCCAAGCGCAGCGTGTACAGAATTCTGCTACCTCACTACAAGCAGAAGGAAACATTGAACTCAGAGCC
11_miRNA_full_combination_probe_x2_16	hsa-miR-362-3p	hsa-miR-218-5p	low	('hsa-miR-218-5p', 'hsa-miR-362-3p')	GAATCCTTGAATAGGTGTGTT	ACATGGTTAGATCAAGCACAA	AAAGAGCAGAAGCAGCAGCATCTCTGTACATTTTGGAGCCAAGGGTTCAGAGACTCAGGGGAATCCTTGAATAGGTGTGTTCACCACATGGTTAGATCAAGCACAACTGTGTACAGAATTCTGCTACCTCACTACAAGCAGAAGGAAACATTGAACTCAGAGCC
11_miRNA_full_combination_probe_x2_17	hsa-miR-4687-3p	hsa-miR-664b-3p	low	('hsa-miR-4687-3p', 'hsa-miR-664b-3p')	GCCTGCCCCCTCCAACAGCCA	GTAGGCTGGGAGGCAAATGAA	AAAGAGCAGAAGCAGCAGCATCTCTGTACATTTTGGAGCCAAGGGTTCAGAGACTCAGGGGCCTGCCCCCTCCAACAGCCACACCAGTAGGCTGGGAGGCAAATGAACGTGTACAGAATTCTGCTACCTCACTACAAGCAGAAGGAAACATTGAACTCAGAGCC
11_miRNA_full_combination_probe_x2_18	hsa-miR-191-3p	hsa-miR-582-5p	low	('hsa-miR-191-3p', 'hsa-miR-582-5p')	GGGACGAAATCCAAGCGCAGC	TAACTGGTTGAACAACTGTAA	AAAGAGCAGAAGCAGCAGCATCTCTGTACATTTTGGAGCCAAGGGTTCAGAGACTCAGGGGGGACGAAATCCAAGCGCAGCCACCAGTAACTGGTTGAACAACTGTAAGTGTACAGAATTCTGCTACCTCACTACAAGCAGAAGGAAACATTGAACTCAGAGCC
11_miRNA_full_combination_probe_x2_19	hsa-miR-224-5p	hsa-miR-532-5p	low	('hsa-miR-224-5p', 'hsa-miR-532-5p')	ACGGAACCACTAGTGACTTGA	CGGTCCTACACTCAAGGCATG	AAAGAGCAGAAGCAGCAGCATCTCTGTACATTTTGGAGCCAAGGGTTCAGAGACTCAGGGACGGAACCACTAGTGACTTGACACCAGCGGTCCTACACTCAAGGCATGGTGTACAGAATTCTGCTACCTCACTACAAGCAGAAGGAAACATTGAACTCAGAGCC
11_miRNA_full_combination_probe_x2_20	hsa-miR-10a-5p	hsa-miR-33b-3p	low	('hsa-miR-10a-5p', 'hsa-miR-33b-3p')	CAAATTCGGATCTACAGGGTA	GGCTGCACTGCCGAGGCACTG	AAAGAGCAGAAGCAGCAGCATCTCTGTACATTTTGGAGCCAAGGGTTCAGAGACTCAGGGCAAATTCGGATCTACAGGGTACACCAGGGCTGCACTGCCGAGGCACTGGTGTACAGAATTCTGCTACCTCACTACAAGCAGAAGGAAACATTGAACTCAGAGCC
11_miRNA_full_combination_probe_x2_21	hsa-miR-140-3p	hsa-miR-532-5p	low	('hsa-miR-140-3p', 'hsa-miR-532-5p')	CCGTGGTTCTACCCTGTGGTA	CGGTCCTACACTCAAGGCATG	AAAGAGCAGAAGCAGCAGCATCTCTGTACATTTTGGAGCCAAGGGTTCAGAGACTCAGGGCCGTGGTTCTACCCTGTGGTACACCAGCGGTCCTACACTCAAGGCATGGTGTACAGAATTCTGCTACCTCACTACAAGCAGAAGGAAACATTGAACTCAGAGCC
11_miRNA_full_combination_probe_x2_22	hsa-miR-31-5p	hsa-miR-532-5p	low	('hsa-miR-31-5p', 'hsa-miR-532-5p')	AGCTATGCCAGCATCTTGCCT	CGGTCCTACACTCAAGGCATG	AAAGAGCAGAAGCAGCAGCATCTCTGTACATTTTGGAGCCAAGGGTTCAGAGACTCAGGAGCTATGCCAGCATCTTGCCTACACCAGCGGTCCTACACTCAAGGCATGGTGTACAGAATTCTGCTACCTCACTACAAGCAGAAGGAAACATTGAACTCAGAGCC
11_miRNA_full_combination_probe_x2_23	hsa-miR-126-3p	hsa-miR-342-3p	low	('hsa-miR-126-3p', 'hsa-miR-342-3p')	GCATTATTACTCACGGTACGA	GGGTGCGATTTCTGTGTGAGA	AAAGAGCAGAAGCAGCAGCATCTCTGTACATTTTGGAGCCAAGGGTTCAGAGACTCAGGGGCATTATTACTCACGGTACGACACCAGGGGTGCGATTTCTGTGTGAGAGTGTACAGAATTCTGCTACCTCACTACAAGCAGAAGGAAACATTGAACTCAGAGCC
11_miRNA_full_combination_probe_x2_24	hsa-miR-362-3p	hsa-miR-186-5p	low	('hsa-miR-186-5p', 'hsa-miR-362-3p')	GAATCCTTGAATAGGTGTGTT	GCCCAAAAGGAGAATTCTTTG	AAAGAGCAGAAGCAGCAGCATCTCTGTACATTTTGGAGCCAAGGGTTCAGAGACTCAGGGGAATCCTTGAATAGGTGTGTTCACCAGGCCCAAAAGGAGAATTCTTTGGTGTACAGAATTCTGCTACCTCACTACAAGCAGAAGGAAACATTGAACTCAGAGCC
11_miRNA_full_combination_probe_x2_25	hsa-miR-185-5p	hsa-miR-6855-3p	low	('hsa-miR-185-5p', 'hsa-miR-6855-3p')	CAGGAACTGCCTTTCTCTCCA	TGTGGGGTTGAAGGTCAGTCT	AAAGAGCAGAAGCAGCAGCATCTCTGTACATTTTGGAGCCAAGGGTTCAGAGACTCAGGGCAGGAACTGCCTTTCTCTCCACACCAGTGTGGGGTTGAAGGTCAGTCTGTGTACAGAATTCTGCTACCTCACTACAAGCAGAAGGAAACATTGAACTCAGAGCC
11_miRNA_full_combination_probe_x2_26	hsa-miR-10a-5p	hsa-miR-551b-3p	low	('hsa-miR-10a-5p', 'hsa-miR-551b-3p')	CAAATTCGGATCTACAGGGTA	CTGAAACCAAGTATGGGTCGC	AAAGAGCAGAAGCAGCAGCATCTCTGTACATTTTGGAGCCAAGGGTTCAGAGACTCAGGGCAAATTCGGATCTACAGGGTACACCAGCTGAAACCAAGTATGGGTCGCGTGTACAGAATTCTGCTACCTCACTACAAGCAGAAGGAAACATTGAACTCAGAGCC
11_miRNA_full_combination_probe_x2_27	hsa-miR-126-3p	hsa-miR-34b-5p	low	('hsa-miR-126-3p', 'hsa-miR-34b-5p')	GCATTATTACTCACGGTACGA	ATCAGCTAATGACACTGCCTA	AAAGAGCAGAAGCAGCAGCATCTCTGTACATTTTGGAGCCAAGGGTTCAGAGACTCAGGGGCATTATTACTCACGGTACGACACCATCAGCTAATGACACTGCCTACTGTGTACAGAATTCTGCTACCTCACTACAAGCAGAAGGAAACATTGAACTCAGAGCC
11_miRNA_full_combination_probe_x2_28	hsa-miR-140-3p	hsa-miR-185-5p	low	('hsa-miR-140-3p', 'hsa-miR-185-5p')	CCGTGGTTCTACCCTGTGGTA	CAGGAACTGCCTTTCTCTCCA	AAAGAGCAGAAGCAGCAGCATCTCTGTACATTTTGGAGCCAAGGGTTCAGAGACTCAGGGCCGTGGTTCTACCCTGTGGTACACCAGCAGGAACTGCCTTTCTCTCCAGTGTACAGAATTCTGCTACCTCACTACAAGCAGAAGGAAACATTGAACTCAGAGCC
11_miRNA_full_combination_probe_x2_29	hsa-miR-34b-5p	hsa-miR-222-3p	low	('hsa-miR-222-3p', 'hsa-miR-34b-5p')	ATCAGCTAATGACACTGCCTA	ACCCAGTAGCCAGATGTAGCT	AAAGAGCAGAAGCAGCAGCATCTCTGTACATTTTGGAGCCAAGGGTTCAGAGACTCAGATCAGCTAATGACACTGCCTAGACACCAACCCAGTAGCCAGATGTAGCTTGTGTACAGAATTCTGCTACCTCACTACAAGCAGAAGGAAACATTGAACTCAGAGCC
11_miRNA_full_combination_probe_x2_30	hsa-miR-342-3p	hsa-miR-6855-3p	low	('hsa-miR-342-3p', 'hsa-miR-6855-3p')	GGGTGCGATTTCTGTGTGAGA	TGTGGGGTTGAAGGTCAGTCT	AAAGAGCAGAAGCAGCAGCATCTCTGTACATTTTGGAGCCAAGGGTTCAGAGACTCAGGGGGGTGCGATTTCTGTGTGAGACACCAGTGTGGGGTTGAAGGTCAGTCTGTGTACAGAATTCTGCTACCTCACTACAAGCAGAAGGAAACATTGAACTCAGAGCC
11_miRNA_full_combination_probe_x2_31	hsa-miR-210-3p	hsa-miR-197-5p	mid	('hsa-miR-197-5p', 'hsa-miR-210-3p')	CAGCCGCTGTCACACGCACAG	TCCCACTGCCCTCTCTACCCG	AAAGAGCAGAAGCAGCAGCATCTCTGTACATTTTGGAGCCAAGGGTTCAGAGACTCAGGGCAGCCGCTGTCACACGCACAGCACCAGTCCCACTGCCCTCTCTACCCGGTGTACAGAATTCTGCTACCTCACTACAAGCAGAAGGAAACATTGAACTCAGAGCC
11_miRNA_full_combination_probe_x2_32	hsa-miR-642a-3p	hsa-miR-21-3p	mid	('hsa-miR-21-3p', 'hsa-miR-642a-3p')	GTTCCCTCTCCAAATGTGTCT	ACAGCCCATCGACTGGTGTTG	AAAGAGCAGAAGCAGCAGCATCTCTGTACATTTTGGAGCCAAGGGTTCAGAGACTCAGGGTTCCCTCTCCAAATGTGTCTACACCAGACAGCCCATCGACTGGTGTTGGTGTACAGAATTCTGCTACCTCACTACAAGCAGAAGGAAACATTGAACTCAGAGCC
11_miRNA_full_combination_probe_x2_33	hsa-miR-642a-3p	hsa-miR-574-5p	mid	('hsa-miR-574-5p', 'hsa-miR-642a-3p')	GTTCCCTCTCCAAATGTGTCT	ACACTCACACACACACACTCA	AAAGAGCAGAAGCAGCAGCATCTCTGTACATTTTGGAGCCAAGGGTTCAGAGACTCAGGGTTCCCTCTCCAAATGTGTCTACACCAGACACTCACACACACACACTCAGTGTACAGAATTCTGCTACCTCACTACAAGCAGAAGGAAACATTGAACTCAGAGCC
11_miRNA_full_combination_probe_x2_34	hsa-miR-320a-3p	hsa-miR-590-5p	mid	('hsa-miR-320a-3p', 'hsa-miR-590-5p')	CGCCCTCTCAACCCAGCTTTT	TGCACTTTTATGAATAAGCTC	AAAGAGCAGAAGCAGCAGCATCTCTGTACATTTTGGAGCCAAGGGTTCAGAGACTCAGGGCGCCCTCTCAACCCAGCTTTTCACCAGTGCACTTTTATGAATAAGCTCGTGTACAGAATTCTGCTACCTCACTACAAGCAGAAGGAAACATTGAACTCAGAGCC
11_miRNA_full_combination_probe_x2_35	hsa-miR-17-3p	hsa-miR-425-5p	mid	('hsa-miR-17-3p', 'hsa-miR-425-5p')	TACAAGTGCCTTCACTGCAGT	AACGGGAGTGATCGTGTCATT	AAAGAGCAGAAGCAGCAGCATCTCTGTACATTTTGGAGCCAAGGGTTCAGAGACTCAGGGTACAAGTGCCTTCACTGCAGTCACCAGAACGGGAGTGATCGTGTCATTGTGTACAGAATTCTGCTACCTCACTACAAGCAGAAGGAAACATTGAACTCAGAGCC
11_miRNA_full_combination_probe_x2_36	hsa-miR-17-3p	hsa-miR-320a-3p	mid	('hsa-miR-17-3p', 'hsa-miR-320a-3p')	TACAAGTGCCTTCACTGCAGT	CGCCCTCTCAACCCAGCTTTT	AAAGAGCAGAAGCAGCAGCATCTCTGTACATTTTGGAGCCAAGGGTTCAGAGACTCAGGGTACAAGTGCCTTCACTGCAGTCACCAGCGCCCTCTCAACCCAGCTTTTGTGTACAGAATTCTGCTACCTCACTACAAGCAGAAGGAAACATTGAACTCAGAGCC
11_miRNA_full_combination_probe_x2_37	hsa-miR-197-5p	hsa-miR-320a-3p	mid	('hsa-miR-197-5p', 'hsa-miR-320a-3p')	TCCCACTGCCCTCTCTACCCG	CGCCCTCTCAACCCAGCTTTT	AAAGAGCAGAAGCAGCAGCATCTCTGTACATTTTGGAGCCAAGGGTTCAGAGACTCAGGGTCCCACTGCCCTCTCTACCCGCACCAGCGCCCTCTCAACCCAGCTTTTGTGTACAGAATTCTGCTACCTCACTACAAGCAGAAGGAAACATTGAACTCAGAGCC
11_miRNA_full_combination_probe_x2_38	hsa-miR-320a-3p	hsa-miR-324-5p	mid	('hsa-miR-320a-3p', 'hsa-miR-324-5p')	CGCCCTCTCAACCCAGCTTTT	ACCAATGCCCTAGGGGATGCG	AAAGAGCAGAAGCAGCAGCATCTCTGTACATTTTGGAGCCAAGGGTTCAGAGACTCAGGGCGCCCTCTCAACCCAGCTTTTCACCAACCAATGCCCTAGGGGATGCGTGTGTACAGAATTCTGCTACCTCACTACAAGCAGAAGGAAACATTGAACTCAGAGCC
11_miRNA_full_combination_probe_x2_39	hsa-miR-210-3p	hsa-miR-221-3p	mid	('hsa-miR-210-3p', 'hsa-miR-221-3p')	CAGCCGCTGTCACACGCACAG	AACCCAGCAGACAATGTAGCT	AAAGAGCAGAAGCAGCAGCATCTCTGTACATTTTGGAGCCAAGGGTTCAGAGACTCAGGGCAGCCGCTGTCACACGCACAGCACCAAACCCAGCAGACAATGTAGCTTGTGTACAGAATTCTGCTACCTCACTACAAGCAGAAGGAAACATTGAACTCAGAGCC
11_miRNA_full_combination_probe_x2_40	hsa-miR-7-5p	hsa-miR-17-3p	mid	('hsa-miR-17-3p', 'hsa-miR-7-5p')	AACAAAATCACTAGTCTTCCA	TACAAGTGCCTTCACTGCAGT	AAAGAGCAGAAGCAGCAGCATCTCTGTACATTTTGGAGCCAAGGGTTCAGAGACTCAGGGAACAAAATCACTAGTCTTCCACACCAGTACAAGTGCCTTCACTGCAGTGTGTACAGAATTCTGCTACCTCACTACAAGCAGAAGGAAACATTGAACTCAGAGCC
11_miRNA_full_combination_probe_x2_41	hsa-miR-320a-3p	hsa-miR-101-3p	mid	('hsa-miR-101-3p', 'hsa-miR-320a-3p')	CGCCCTCTCAACCCAGCTTTT	TTCAGTTATCACAGTACTGTA	AAAGAGCAGAAGCAGCAGCATCTCTGTACATTTTGGAGCCAAGGGTTCAGAGACTCAGGGCGCCCTCTCAACCCAGCTTTTCACCAGTTCAGTTATCACAGTACTGTAGTGTACAGAATTCTGCTACCTCACTACAAGCAGAAGGAAACATTGAACTCAGAGCC
11_miRNA_full_combination_probe_x2_42	hsa-miR-7-5p	hsa-miR-378a-3p	mid	('hsa-miR-378a-3p', 'hsa-miR-7-5p')	AACAAAATCACTAGTCTTCCA	CCTTCTGACTCCAAGTCCAGT	AAAGAGCAGAAGCAGCAGCATCTCTGTACATTTTGGAGCCAAGGGTTCAGAGACTCAGGGAACAAAATCACTAGTCTTCCACACCAGCCTTCTGACTCCAAGTCCAGTGTGTACAGAATTCTGCTACCTCACTACAAGCAGAAGGAAACATTGAACTCAGAGCC
11_miRNA_full_combination_probe_x2_43	hsa-miR-21-3p	hsa-miR-301a-3p	mid	('hsa-miR-21-3p', 'hsa-miR-301a-3p')	ACAGCCCATCGACTGGTGTTG	TTTGACAATACTATTGCACTG	AAAGAGCAGAAGCAGCAGCATCTCTGTACATTTTGGAGCCAAGGGTTCAGAGACTCAGGGACAGCCCATCGACTGGTGTTGCACCAGTTTGACAATACTATTGCACTGGTGTACAGAATTCTGCTACCTCACTACAAGCAGAAGGAAACATTGAACTCAGAGCC
11_miRNA_full_combination_probe_x2_44	hsa-miR-574-5p	hsa-miR-301a-3p	mid	('hsa-miR-301a-3p', 'hsa-miR-574-5p')	ACACTCACACACACACACTCA	TTTGACAATACTATTGCACTG	AAAGAGCAGAAGCAGCAGCATCTCTGTACATTTTGGAGCCAAGGGTTCAGAGACTCAGGGACACTCACACACACACACTCACACCAGTTTGACAATACTATTGCACTGGTGTACAGAATTCTGCTACCTCACTACAAGCAGAAGGAAACATTGAACTCAGAGCC
11_miRNA_full_combination_probe_x2_45	hsa-miR-574-5p	hsa-miR-590-5p	mid	('hsa-miR-574-5p', 'hsa-miR-590-5p')	ACACTCACACACACACACTCA	TGCACTTTTATGAATAAGCTC	AAAGAGCAGAAGCAGCAGCATCTCTGTACATTTTGGAGCCAAGGGTTCAGAGACTCAGGGACACTCACACACACACACTCACACCAGTGCACTTTTATGAATAAGCTCGTGTACAGAATTCTGCTACCTCACTACAAGCAGAAGGAAACATTGAACTCAGAGCC
11_miRNA_full_combination_probe_x2_46	hsa-miR-590-5p	hsa-miR-221-3p	mid	('hsa-miR-221-3p', 'hsa-miR-590-5p')	TGCACTTTTATGAATAAGCTC	AACCCAGCAGACAATGTAGCT	AAAGAGCAGAAGCAGCAGCATCTCTGTACATTTTGGAGCCAAGGGTTCAGAGACTCAGGGTGCACTTTTATGAATAAGCTCCACCAAACCCAGCAGACAATGTAGCTTGTGTACAGAATTCTGCTACCTCACTACAAGCAGAAGGAAACATTGAACTCAGAGCC
11_miRNA_full_combination_probe_x2_47	hsa-miR-378a-3p	hsa-miR-221-3p	mid	('hsa-miR-221-3p', 'hsa-miR-378a-3p')	CCTTCTGACTCCAAGTCCAGT	AACCCAGCAGACAATGTAGCT	AAAGAGCAGAAGCAGCAGCATCTCTGTACATTTTGGAGCCAAGGGTTCAGAGACTCAGGGCCTTCTGACTCCAAGTCCAGTCACCAAACCCAGCAGACAATGTAGCTTGTGTACAGAATTCTGCTACCTCACTACAAGCAGAAGGAAACATTGAACTCAGAGCC
11_miRNA_full_combination_probe_x2_48	hsa-miR-197-5p	hsa-miR-21-3p	mid	('hsa-miR-197-5p', 'hsa-miR-21-3p')	TCCCACTGCCCTCTCTACCCG	ACAGCCCATCGACTGGTGTTG	AAAGAGCAGAAGCAGCAGCATCTCTGTACATTTTGGAGCCAAGGGTTCAGAGACTCAGGGTCCCACTGCCCTCTCTACCCGCACCAGACAGCCCATCGACTGGTGTTGGTGTACAGAATTCTGCTACCTCACTACAAGCAGAAGGAAACATTGAACTCAGAGCC
11_miRNA_full_combination_probe_x2_49	hsa-miR-378a-3p	hsa-miR-590-5p	mid	('hsa-miR-378a-3p', 'hsa-miR-590-5p')	CCTTCTGACTCCAAGTCCAGT	TGCACTTTTATGAATAAGCTC	AAAGAGCAGAAGCAGCAGCATCTCTGTACATTTTGGAGCCAAGGGTTCAGAGACTCAGGGCCTTCTGACTCCAAGTCCAGTCACCAGTGCACTTTTATGAATAAGCTCGTGTACAGAATTCTGCTACCTCACTACAAGCAGAAGGAAACATTGAACTCAGAGCC
11_miRNA_full_combination_probe_x2_50	hsa-miR-210-3p	hsa-miR-320a-3p	mid	('hsa-miR-210-3p', 'hsa-miR-320a-3p')	CAGCCGCTGTCACACGCACAG	CGCCCTCTCAACCCAGCTTTT	AAAGAGCAGAAGCAGCAGCATCTCTGTACATTTTGGAGCCAAGGGTTCAGAGACTCAGGGCAGCCGCTGTCACACGCACAGCACCAGCGCCCTCTCAACCCAGCTTTTGTGTACAGAATTCTGCTACCTCACTACAAGCAGAAGGAAACATTGAACTCAGAGCC
11_miRNA_full_combination_probe_x2_51	hsa-miR-21-3p	hsa-miR-324-5p	mid	('hsa-miR-21-3p', 'hsa-miR-324-5p')	ACAGCCCATCGACTGGTGTTG	ACCAATGCCCTAGGGGATGCG	AAAGAGCAGAAGCAGCAGCATCTCTGTACATTTTGGAGCCAAGGGTTCAGAGACTCAGGGACAGCCCATCGACTGGTGTTGCACCAACCAATGCCCTAGGGGATGCGTGTGTACAGAATTCTGCTACCTCACTACAAGCAGAAGGAAACATTGAACTCAGAGCC
11_miRNA_full_combination_probe_x2_52	hsa-miR-378a-3p	hsa-miR-324-5p	mid	('hsa-miR-324-5p', 'hsa-miR-378a-3p')	CCTTCTGACTCCAAGTCCAGT	ACCAATGCCCTAGGGGATGCG	AAAGAGCAGAAGCAGCAGCATCTCTGTACATTTTGGAGCCAAGGGTTCAGAGACTCAGGGCCTTCTGACTCCAAGTCCAGTCACCAACCAATGCCCTAGGGGATGCGTGTGTACAGAATTCTGCTACCTCACTACAAGCAGAAGGAAACATTGAACTCAGAGCC
11_miRNA_full_combination_probe_x2_53	hsa-miR-301a-3p	hsa-miR-590-5p	mid	('hsa-miR-301a-3p', 'hsa-miR-590-5p')	TTTGACAATACTATTGCACTG	TGCACTTTTATGAATAAGCTC	AAAGAGCAGAAGCAGCAGCATCTCTGTACATTTTGGAGCCAAGGGTTCAGAGACTCAGGGTTTGACAATACTATTGCACTGCACCAGTGCACTTTTATGAATAAGCTCGTGTACAGAATTCTGCTACCTCACTACAAGCAGAAGGAAACATTGAACTCAGAGCC
11_miRNA_full_combination_probe_x2_54	hsa-miR-574-5p	hsa-miR-221-3p	mid	('hsa-miR-221-3p', 'hsa-miR-574-5p')	ACACTCACACACACACACTCA	AACCCAGCAGACAATGTAGCT	AAAGAGCAGAAGCAGCAGCATCTCTGTACATTTTGGAGCCAAGGGTTCAGAGACTCAGGGACACTCACACACACACACTCACACCAAACCCAGCAGACAATGTAGCTTGTGTACAGAATTCTGCTACCTCACTACAAGCAGAAGGAAACATTGAACTCAGAGCC
11_miRNA_full_combination_probe_x2_55	hsa-miR-642a-3p	hsa-miR-7-5p	mid	('hsa-miR-642a-3p', 'hsa-miR-7-5p')	GTTCCCTCTCCAAATGTGTCT	AACAAAATCACTAGTCTTCCA	AAAGAGCAGAAGCAGCAGCATCTCTGTACATTTTGGAGCCAAGGGTTCAGAGACTCAGGGTTCCCTCTCCAAATGTGTCTACACCAGAACAAAATCACTAGTCTTCCAGTGTACAGAATTCTGCTACCTCACTACAAGCAGAAGGAAACATTGAACTCAGAGCC
11_miRNA_full_combination_probe_x2_56	hsa-miR-17-3p	hsa-miR-101-3p	mid	('hsa-miR-101-3p', 'hsa-miR-17-3p')	TACAAGTGCCTTCACTGCAGT	TTCAGTTATCACAGTACTGTA	AAAGAGCAGAAGCAGCAGCATCTCTGTACATTTTGGAGCCAAGGGTTCAGAGACTCAGGGTACAAGTGCCTTCACTGCAGTCACCAGTTCAGTTATCACAGTACTGTAGTGTACAGAATTCTGCTACCTCACTACAAGCAGAAGGAAACATTGAACTCAGAGCC
11_miRNA_full_combination_probe_x2_57	hsa-miR-210-3p	hsa-miR-301a-3p	mid	('hsa-miR-210-3p', 'hsa-miR-301a-3p')	CAGCCGCTGTCACACGCACAG	TTTGACAATACTATTGCACTG	AAAGAGCAGAAGCAGCAGCATCTCTGTACATTTTGGAGCCAAGGGTTCAGAGACTCAGGGCAGCCGCTGTCACACGCACAGCACCAGTTTGACAATACTATTGCACTGGTGTACAGAATTCTGCTACCTCACTACAAGCAGAAGGAAACATTGAACTCAGAGCC
11_miRNA_full_combination_probe_x2_58	hsa-miR-21-3p	hsa-miR-425-5p	mid	('hsa-miR-21-3p', 'hsa-miR-425-5p')	ACAGCCCATCGACTGGTGTTG	AACGGGAGTGATCGTGTCATT	AAAGAGCAGAAGCAGCAGCATCTCTGTACATTTTGGAGCCAAGGGTTCAGAGACTCAGGGACAGCCCATCGACTGGTGTTGCACCAGAACGGGAGTGATCGTGTCATTGTGTACAGAATTCTGCTACCTCACTACAAGCAGAAGGAAACATTGAACTCAGAGCC
11_miRNA_full_combination_probe_x2_59	hsa-miR-197-5p	hsa-miR-301a-3p	mid	('hsa-miR-197-5p', 'hsa-miR-301a-3p')	TCCCACTGCCCTCTCTACCCG	TTTGACAATACTATTGCACTG	AAAGAGCAGAAGCAGCAGCATCTCTGTACATTTTGGAGCCAAGGGTTCAGAGACTCAGGGTCCCACTGCCCTCTCTACCCGCACCAGTTTGACAATACTATTGCACTGGTGTACAGAATTCTGCTACCTCACTACAAGCAGAAGGAAACATTGAACTCAGAGCC
11_miRNA_full_combination_probe_x2_60	hsa-miR-7-5p	hsa-miR-590-5p	mid	('hsa-miR-590-5p', 'hsa-miR-7-5p')	AACAAAATCACTAGTCTTCCA	TGCACTTTTATGAATAAGCTC	AAAGAGCAGAAGCAGCAGCATCTCTGTACATTTTGGAGCCAAGGGTTCAGAGACTCAGGGAACAAAATCACTAGTCTTCCACACCAGTGCACTTTTATGAATAAGCTCGTGTACAGAATTCTGCTACCTCACTACAAGCAGAAGGAAACATTGAACTCAGAGCC
11_miRNA_full_combination_probe_x2_61	hsa-miR-26a-5p	hsa-miR-21-5p	high	('hsa-miR-21-5p', 'hsa-miR-26a-5p')	GCCTATCCTGGATTACTTGAA	CAACATCAGTCTGATAAGCTA	AAAGAGCAGAAGCAGCAGCATCTCTGTACATTTTGGAGCCAAGGGTTCAGAGACTCAGGGGCCTATCCTGGATTACTTGAACACCAGCAACATCAGTCTGATAAGCTAGTGTACAGAATTCTGCTACCTCACTACAAGCAGAAGGAAACATTGAACTCAGAGCC
11_miRNA_full_combination_probe_x2_62	hsa-miR-107	hsa-miR-19b-3p	high	('hsa-miR-107', 'hsa-miR-19b-3p')	ATAGCCCTGTACAATGCTGCT	AGTTTTGCATGGATTTGCACA	AAAGAGCAGAAGCAGCAGCATCTCTGTACATTTTGGAGCCAAGGGTTCAGAGACTCAGGATAGCCCTGTACAATGCTGCTACACCAGTTTTGCATGGATTTGCACACTGTGTACAGAATTCTGCTACCTCACTACAAGCAGAAGGAAACATTGAACTCAGAGCC
11_miRNA_full_combination_probe_x2_63	hsa-miR-107	hsa-miR-374a-5p	high	('hsa-miR-107', 'hsa-miR-374a-5p')	ATAGCCCTGTACAATGCTGCT	ACTTATCAGGTTGTATTATAA	AAAGAGCAGAAGCAGCAGCATCTCTGTACATTTTGGAGCCAAGGGTTCAGAGACTCAGGATAGCCCTGTACAATGCTGCTACACCAGACTTATCAGGTTGTATTATAAGTGTACAGAATTCTGCTACCTCACTACAAGCAGAAGGAAACATTGAACTCAGAGCC
11_miRNA_full_combination_probe_x2_64	hsa-miR-19b-3p	hsa-miR-34a-5p	high	('hsa-miR-19b-3p', 'hsa-miR-34a-5p')	AGTTTTGCATGGATTTGCACA	CAACCAGCTAAGACACTGCCA	AAAGAGCAGAAGCAGCAGCATCTCTGTACATTTTGGAGCCAAGGGTTCAGAGACTCAGAGTTTTGCATGGATTTGCACAGACACCAGCAACCAGCTAAGACACTGCCAGTGTACAGAATTCTGCTACCTCACTACAAGCAGAAGGAAACATTGAACTCAGAGCC
11_miRNA_full_combination_probe_x2_65	hsa-miR-107	hsa-miR-18a-5p	high	('hsa-miR-107', 'hsa-miR-18a-5p')	ATAGCCCTGTACAATGCTGCT	ATCTGCACTAGATGCACCTTA	AAAGAGCAGAAGCAGCAGCATCTCTGTACATTTTGGAGCCAAGGGTTCAGAGACTCAGGATAGCCCTGTACAATGCTGCTACACCATCTGCACTAGATGCACCTTACTGTGTACAGAATTCTGCTACCTCACTACAAGCAGAAGGAAACATTGAACTCAGAGCC
11_miRNA_full_combination_probe_x2_66	hsa-miR-107	hsa-miR-34a-5p	high	('hsa-miR-107', 'hsa-miR-34a-5p')	ATAGCCCTGTACAATGCTGCT	CAACCAGCTAAGACACTGCCA	AAAGAGCAGAAGCAGCAGCATCTCTGTACATTTTGGAGCCAAGGGTTCAGAGACTCAGGATAGCCCTGTACAATGCTGCTACACCAGCAACCAGCTAAGACACTGCCAGTGTACAGAATTCTGCTACCTCACTACAAGCAGAAGGAAACATTGAACTCAGAGCC
11_miRNA_full_combination_probe_x2_67	hsa-miR-26a-5p	hsa-miR-18a-5p	high	('hsa-miR-18a-5p', 'hsa-miR-26a-5p')	GCCTATCCTGGATTACTTGAA	ATCTGCACTAGATGCACCTTA	AAAGAGCAGAAGCAGCAGCATCTCTGTACATTTTGGAGCCAAGGGTTCAGAGACTCAGGGGCCTATCCTGGATTACTTGAACACCATCTGCACTAGATGCACCTTACTGTGTACAGAATTCTGCTACCTCACTACAAGCAGAAGGAAACATTGAACTCAGAGCC
11_miRNA_full_combination_probe_x2_68	hsa-miR-16-5p	hsa-miR-374a-5p	high	('hsa-miR-16-5p', 'hsa-miR-374a-5p')	GCCAATATTTACGTGCTGCTA	ACTTATCAGGTTGTATTATAA	AAAGAGCAGAAGCAGCAGCATCTCTGTACATTTTGGAGCCAAGGGTTCAGAGACTCAGGGGCCAATATTTACGTGCTGCTACACCAGACTTATCAGGTTGTATTATAAGTGTACAGAATTCTGCTACCTCACTACAAGCAGAAGGAAACATTGAACTCAGAGCC
11_miRNA_full_combination_probe_x2_69	hsa-miR-23a-3p	hsa-miR-24-3p	high	('hsa-miR-23a-3p', 'hsa-miR-24-3p')	GGAAATCCCTGGCAATGTGAT	TGTTCCTGCTGAACTGAGCCA	AAAGAGCAGAAGCAGCAGCATCTCTGTACATTTTGGAGCCAAGGGTTCAGAGACTCAGGGAAATCCCTGGCAATGTGATCACACCAGTGTTCCTGCTGAACTGAGCCAGTGTACAGAATTCTGCTACCTCACTACAAGCAGAAGGAAACATTGAACTCAGAGCC
11_miRNA_full_combination_probe_x2_70	hsa-miR-19b-3p	hsa-miR-26a-5p	high	('hsa-miR-19b-3p', 'hsa-miR-26a-5p')	AGTTTTGCATGGATTTGCACA	GCCTATCCTGGATTACTTGAA	AAAGAGCAGAAGCAGCAGCATCTCTGTACATTTTGGAGCCAAGGGTTCAGAGACTCAGAGTTTTGCATGGATTTGCACAGACACCAGGCCTATCCTGGATTACTTGAAGTGTACAGAATTCTGCTACCTCACTACAAGCAGAAGGAAACATTGAACTCAGAGCC
11_miRNA_full_combination_probe_x2_71	hsa-miR-24-3p	hsa-miR-18a-5p	high	('hsa-miR-18a-5p', 'hsa-miR-24-3p')	TGTTCCTGCTGAACTGAGCCA	ATCTGCACTAGATGCACCTTA	AAAGAGCAGAAGCAGCAGCATCTCTGTACATTTTGGAGCCAAGGGTTCAGAGACTCAGGGTGTTCCTGCTGAACTGAGCCACACCATCTGCACTAGATGCACCTTACTGTGTACAGAATTCTGCTACCTCACTACAAGCAGAAGGAAACATTGAACTCAGAGCC
11_miRNA_full_combination_probe_x2_72	hsa-miR-16-5p	hsa-miR-21-5p	high	('hsa-miR-16-5p', 'hsa-miR-21-5p')	GCCAATATTTACGTGCTGCTA	CAACATCAGTCTGATAAGCTA	AAAGAGCAGAAGCAGCAGCATCTCTGTACATTTTGGAGCCAAGGGTTCAGAGACTCAGGGGCCAATATTTACGTGCTGCTACACCAGCAACATCAGTCTGATAAGCTAGTGTACAGAATTCTGCTACCTCACTACAAGCAGAAGGAAACATTGAACTCAGAGCC
11_miRNA_full_combination_probe_x2_73	hsa-miR-23a-3p	hsa-miR-21-5p	high	('hsa-miR-21-5p', 'hsa-miR-23a-3p')	GGAAATCCCTGGCAATGTGAT	CAACATCAGTCTGATAAGCTA	AAAGAGCAGAAGCAGCAGCATCTCTGTACATTTTGGAGCCAAGGGTTCAGAGACTCAGGGAAATCCCTGGCAATGTGATCACACCAGCAACATCAGTCTGATAAGCTAGTGTACAGAATTCTGCTACCTCACTACAAGCAGAAGGAAACATTGAACTCAGAGCC
11_miRNA_full_combination_probe_x2_74	hsa-miR-26a-5p	hsa-miR-34a-5p	high	('hsa-miR-26a-5p', 'hsa-miR-34a-5p')	GCCTATCCTGGATTACTTGAA	CAACCAGCTAAGACACTGCCA	AAAGAGCAGAAGCAGCAGCATCTCTGTACATTTTGGAGCCAAGGGTTCAGAGACTCAGGGGCCTATCCTGGATTACTTGAACACCAGCAACCAGCTAAGACACTGCCAGTGTACAGAATTCTGCTACCTCACTACAAGCAGAAGGAAACATTGAACTCAGAGCC
11_miRNA_full_combination_probe_x2_75	hsa-miR-34a-5p	hsa-miR-21-5p	high	('hsa-miR-21-5p', 'hsa-miR-34a-5p')	CAACCAGCTAAGACACTGCCA	CAACATCAGTCTGATAAGCTA	AAAGAGCAGAAGCAGCAGCATCTCTGTACATTTTGGAGCCAAGGGTTCAGAGACTCAGGGCAACCAGCTAAGACACTGCCACACCAGCAACATCAGTCTGATAAGCTAGTGTACAGAATTCTGCTACCTCACTACAAGCAGAAGGAAACATTGAACTCAGAGCC
11_miRNA_full_combination_probe_x2_76	hsa-miR-16-5p	hsa-miR-18a-5p	high	('hsa-miR-16-5p', 'hsa-miR-18a-5p')	GCCAATATTTACGTGCTGCTA	ATCTGCACTAGATGCACCTTA	AAAGAGCAGAAGCAGCAGCATCTCTGTACATTTTGGAGCCAAGGGTTCAGAGACTCAGGGGCCAATATTTACGTGCTGCTACACCATCTGCACTAGATGCACCTTACTGTGTACAGAATTCTGCTACCTCACTACAAGCAGAAGGAAACATTGAACTCAGAGCC
11_miRNA_full_combination_probe_x2_77	hsa-miR-16-5p	hsa-miR-365a-3p	high	('hsa-miR-16-5p', 'hsa-miR-365a-3p')	GCCAATATTTACGTGCTGCTA	TAAGGATTTTTAGGGGCATTA	AAAGAGCAGAAGCAGCAGCATCTCTGTACATTTTGGAGCCAAGGGTTCAGAGACTCAGGGGCCAATATTTACGTGCTGCTACACCAGTAAGGATTTTTAGGGGCATTAGTGTACAGAATTCTGCTACCTCACTACAAGCAGAAGGAAACATTGAACTCAGAGCC
11_miRNA_full_combination_probe_x2_78	hsa-miR-24-3p	hsa-miR-365a-3p	high	('hsa-miR-24-3p', 'hsa-miR-365a-3p')	TGTTCCTGCTGAACTGAGCCA	TAAGGATTTTTAGGGGCATTA	AAAGAGCAGAAGCAGCAGCATCTCTGTACATTTTGGAGCCAAGGGTTCAGAGACTCAGGGTGTTCCTGCTGAACTGAGCCACACCAGTAAGGATTTTTAGGGGCATTAGTGTACAGAATTCTGCTACCTCACTACAAGCAGAAGGAAACATTGAACTCAGAGCC
11_miRNA_full_combination_probe_x2_79	hsa-miR-23a-3p	hsa-miR-374a-5p	high	('hsa-miR-23a-3p', 'hsa-miR-374a-5p')	GGAAATCCCTGGCAATGTGAT	ACTTATCAGGTTGTATTATAA	AAAGAGCAGAAGCAGCAGCATCTCTGTACATTTTGGAGCCAAGGGTTCAGAGACTCAGGGAAATCCCTGGCAATGTGATCACACCAGACTTATCAGGTTGTATTATAAGTGTACAGAATTCTGCTACCTCACTACAAGCAGAAGGAAACATTGAACTCAGAGCC
11_miRNA_full_combination_probe_x2_80	hsa-miR-374a-5p	hsa-miR-18a-5p	high	('hsa-miR-18a-5p', 'hsa-miR-374a-5p')	ACTTATCAGGTTGTATTATAA	ATCTGCACTAGATGCACCTTA	AAAGAGCAGAAGCAGCAGCATCTCTGTACATTTTGGAGCCAAGGGTTCAGAGACTCAGGGACTTATCAGGTTGTATTATAACACCATCTGCACTAGATGCACCTTACTGTGTACAGAATTCTGCTACCTCACTACAAGCAGAAGGAAACATTGAACTCAGAGCC
11_miRNA_full_combination_probe_x2_81	hsa-miR-19b-3p	hsa-miR-210-3p	random	('hsa-miR-19b-3p', 'hsa-miR-210-3p')	AGTTTTGCATGGATTTGCACA	CAGCCGCTGTCACACGCACAG	AAAGAGCAGAAGCAGCAGCATCTCTGTACATTTTGGAGCCAAGGGTTCAGAGACTCAGAGTTTTGCATGGATTTGCACAGACACCAGCAGCCGCTGTCACACGCACAGGTGTACAGAATTCTGCTACCTCACTACAAGCAGAAGGAAACATTGAACTCAGAGCC
11_miRNA_full_combination_probe_x2_82	hsa-miR-24-3p	hsa-miR-574-5p	random	('hsa-miR-24-3p', 'hsa-miR-574-5p')	TGTTCCTGCTGAACTGAGCCA	ACACTCACACACACACACTCA	AAAGAGCAGAAGCAGCAGCATCTCTGTACATTTTGGAGCCAAGGGTTCAGAGACTCAGGGTGTTCCTGCTGAACTGAGCCACACCAGACACTCACACACACACACTCAGTGTACAGAATTCTGCTACCTCACTACAAGCAGAAGGAAACATTGAACTCAGAGCC
11_miRNA_full_combination_probe_x2_83	hsa-miR-22-3p	hsa-miR-551b-3p	random	('hsa-miR-22-3p', 'hsa-miR-551b-3p')	CAGTTCTTCAACTGGCAGCTT	CTGAAACCAAGTATGGGTCGC	AAAGAGCAGAAGCAGCAGCATCTCTGTACATTTTGGAGCCAAGGGTTCAGAGACTCAGGGCAGTTCTTCAACTGGCAGCTTCACCAGCTGAAACCAAGTATGGGTCGCGTGTACAGAATTCTGCTACCTCACTACAAGCAGAAGGAAACATTGAACTCAGAGCC
11_miRNA_full_combination_probe_x2_84	hsa-miR-21-5p	hsa-miR-378a-3p	random	('hsa-miR-21-5p', 'hsa-miR-378a-3p')	CAACATCAGTCTGATAAGCTA	CCTTCTGACTCCAAGTCCAGT	AAAGAGCAGAAGCAGCAGCATCTCTGTACATTTTGGAGCCAAGGGTTCAGAGACTCAGGGCAACATCAGTCTGATAAGCTACACCAGCCTTCTGACTCCAAGTCCAGTGTGTACAGAATTCTGCTACCTCACTACAAGCAGAAGGAAACATTGAACTCAGAGCC
11_miRNA_full_combination_probe_x2_85	hsa-miR-186-5p	hsa-miR-642a-3p	random	('hsa-miR-186-5p', 'hsa-miR-642a-3p')	GCCCAAAAGGAGAATTCTTTG	GTTCCCTCTCCAAATGTGTCT	AAAGAGCAGAAGCAGCAGCATCTCTGTACATTTTGGAGCCAAGGGTTCAGAGACTCAGGGGCCCAAAAGGAGAATTCTTTGCACCAGTTCCCTCTCCAAATGTGTCTTGTGTACAGAATTCTGCTACCTCACTACAAGCAGAAGGAAACATTGAACTCAGAGCC
11_miRNA_full_combination_probe_x2_86	hsa-miR-23a-3p	hsa-miR-320a-3p	random	('hsa-miR-23a-3p', 'hsa-miR-320a-3p')	GGAAATCCCTGGCAATGTGAT	CGCCCTCTCAACCCAGCTTTT	AAAGAGCAGAAGCAGCAGCATCTCTGTACATTTTGGAGCCAAGGGTTCAGAGACTCAGGGAAATCCCTGGCAATGTGATCACACCAGCGCCCTCTCAACCCAGCTTTTGTGTACAGAATTCTGCTACCTCACTACAAGCAGAAGGAAACATTGAACTCAGAGCC
11_miRNA_full_combination_probe_x2_87	hsa-miR-24-3p	hsa-miR-582-5p	random	('hsa-miR-24-3p', 'hsa-miR-582-5p')	TGTTCCTGCTGAACTGAGCCA	TAACTGGTTGAACAACTGTAA	AAAGAGCAGAAGCAGCAGCATCTCTGTACATTTTGGAGCCAAGGGTTCAGAGACTCAGGGTGTTCCTGCTGAACTGAGCCACACCAGTAACTGGTTGAACAACTGTAAGTGTACAGAATTCTGCTACCTCACTACAAGCAGAAGGAAACATTGAACTCAGAGCC
11_miRNA_full_combination_probe_x2_88	hsa-miR-320a-3p	hsa-miR-574-5p	random	('hsa-miR-320a-3p', 'hsa-miR-574-5p')	CGCCCTCTCAACCCAGCTTTT	ACACTCACACACACACACTCA	AAAGAGCAGAAGCAGCAGCATCTCTGTACATTTTGGAGCCAAGGGTTCAGAGACTCAGGGCGCCCTCTCAACCCAGCTTTTCACCAGACACTCACACACACACACTCAGTGTACAGAATTCTGCTACCTCACTACAAGCAGAAGGAAACATTGAACTCAGAGCC
11_miRNA_full_combination_probe_x2_89	hsa-miR-301a-3p	hsa-miR-320a-3p	random	('hsa-miR-301a-3p', 'hsa-miR-320a-3p')	TTTGACAATACTATTGCACTG	CGCCCTCTCAACCCAGCTTTT	AAAGAGCAGAAGCAGCAGCATCTCTGTACATTTTGGAGCCAAGGGTTCAGAGACTCAGGGTTTGACAATACTATTGCACTGCACCAGCGCCCTCTCAACCCAGCTTTTGTGTACAGAATTCTGCTACCTCACTACAAGCAGAAGGAAACATTGAACTCAGAGCC
11_miRNA_full_combination_probe_x2_90	hsa-miR-182-5p	hsa-miR-320a-3p	random	('hsa-miR-182-5p', 'hsa-miR-320a-3p')	GTGAGTTCTACCATTGCCAAA	CGCCCTCTCAACCCAGCTTTT	AAAGAGCAGAAGCAGCAGCATCTCTGTACATTTTGGAGCCAAGGGTTCAGAGACTCAGGGGTGAGTTCTACCATTGCCAAACACCAGCGCCCTCTCAACCCAGCTTTTGTGTACAGAATTCTGCTACCTCACTACAAGCAGAAGGAAACATTGAACTCAGAGCC
11_miRNA_full_combination_probe_x2_91	hsa-miR-221-3p	hsa-miR-31-5p	random	('hsa-miR-221-3p', 'hsa-miR-31-5p')	AACCCAGCAGACAATGTAGCT	AGCTATGCCAGCATCTTGCCT	AAAGAGCAGAAGCAGCAGCATCTCTGTACATTTTGGAGCCAAGGGTTCAGAGACTCAGGAACCCAGCAGACAATGTAGCTACACCAAGCTATGCCAGCATCTTGCCTTGTGTACAGAATTCTGCTACCTCACTACAAGCAGAAGGAAACATTGAACTCAGAGCC
11_miRNA_full_combination_probe_x2_92	hsa-miR-24-3p	hsa-miR-7-5p	random	('hsa-miR-24-3p', 'hsa-miR-7-5p')	TGTTCCTGCTGAACTGAGCCA	AACAAAATCACTAGTCTTCCA	AAAGAGCAGAAGCAGCAGCATCTCTGTACATTTTGGAGCCAAGGGTTCAGAGACTCAGGGTGTTCCTGCTGAACTGAGCCACACCAGAACAAAATCACTAGTCTTCCAGTGTACAGAATTCTGCTACCTCACTACAAGCAGAAGGAAACATTGAACTCAGAGCC
11_miRNA_full_combination_probe_x2_93	hsa-miR-20a-3p	hsa-miR-34a-5p	random	('hsa-miR-20a-3p', 'hsa-miR-34a-5p')	TTTAAGTGCTCATAATGCAGT	CAACCAGCTAAGACACTGCCA	AAAGAGCAGAAGCAGCAGCATCTCTGTACATTTTGGAGCCAAGGGTTCAGAGACTCAGTTTAAGTGCTCATAATGCAGTGACACCAGCAACCAGCTAAGACACTGCCAGTGTACAGAATTCTGCTACCTCACTACAAGCAGAAGGAAACATTGAACTCAGAGCC
11_miRNA_full_combination_probe_x2_94	hsa-miR-324-5p	hsa-miR-6820-5p	random	('hsa-miR-324-5p', 'hsa-miR-6820-5p')	ACCAATGCCCTAGGGGATGCG	AATGACCCCAGCTCTGCCGCA	AAAGAGCAGAAGCAGCAGCATCTCTGTACATTTTGGAGCCAAGGGTTCAGAGACTCAGGACCAATGCCCTAGGGGATGCGACACCAAATGACCCCAGCTCTGCCGCACGTGTACAGAATTCTGCTACCTCACTACAAGCAGAAGGAAACATTGAACTCAGAGCC
11_miRNA_full_combination_probe_x2_95	hsa-miR-107	hsa-miR-191-3p	random	('hsa-miR-107', 'hsa-miR-191-3p')	ATAGCCCTGTACAATGCTGCT	GGGACGAAATCCAAGCGCAGC	AAAGAGCAGAAGCAGCAGCATCTCTGTACATTTTGGAGCCAAGGGTTCAGAGACTCAGGATAGCCCTGTACAATGCTGCTACACCAGGGGACGAAATCCAAGCGCAGCGTGTACAGAATTCTGCTACCTCACTACAAGCAGAAGGAAACATTGAACTCAGAGCC
11_miRNA_full_combination_probe_x2_96	hsa-miR-191-3p	hsa-miR-365a-3p	random	('hsa-miR-191-3p', 'hsa-miR-365a-3p')	GGGACGAAATCCAAGCGCAGC	TAAGGATTTTTAGGGGCATTA	AAAGAGCAGAAGCAGCAGCATCTCTGTACATTTTGGAGCCAAGGGTTCAGAGACTCAGGGGGGACGAAATCCAAGCGCAGCCACCAGTAAGGATTTTTAGGGGCATTAGTGTACAGAATTCTGCTACCTCACTACAAGCAGAAGGAAACATTGAACTCAGAGCC
11_miRNA_full_combination_probe_x2_97	hsa-miR-210-3p	hsa-miR-365a-3p	random	('hsa-miR-210-3p', 'hsa-miR-365a-3p')	CAGCCGCTGTCACACGCACAG	TAAGGATTTTTAGGGGCATTA	AAAGAGCAGAAGCAGCAGCATCTCTGTACATTTTGGAGCCAAGGGTTCAGAGACTCAGGGCAGCCGCTGTCACACGCACAGCACCAGTAAGGATTTTTAGGGGCATTAGTGTACAGAATTCTGCTACCTCACTACAAGCAGAAGGAAACATTGAACTCAGAGCC
11_miRNA_full_combination_probe_x2_98	hsa-miR-218-5p	hsa-miR-24-3p	random	('hsa-miR-218-5p', 'hsa-miR-24-3p')	ACATGGTTAGATCAAGCACAA	TGTTCCTGCTGAACTGAGCCA	AAAGAGCAGAAGCAGCAGCATCTCTGTACATTTTGGAGCCAAGGGTTCAGAGACTCAGACATGGTTAGATCAAGCACAAGACACCAGTGTTCCTGCTGAACTGAGCCAGTGTACAGAATTCTGCTACCTCACTACAAGCAGAAGGAAACATTGAACTCAGAGCC
11_miRNA_full_combination_probe_x2_99	hsa-miR-107	hsa-miR-23a-3p	random	('hsa-miR-107', 'hsa-miR-23a-3p')	ATAGCCCTGTACAATGCTGCT	GGAAATCCCTGGCAATGTGAT	AAAGAGCAGAAGCAGCAGCATCTCTGTACATTTTGGAGCCAAGGGTTCAGAGACTCAGGATAGCCCTGTACAATGCTGCTACACCGGAAATCCCTGGCAATGTGATCTGTGTACAGAATTCTGCTACCTCACTACAAGCAGAAGGAAACATTGAACTCAGAGCC
11_miRNA_full_combination_probe_x2_100	hsa-miR-365a-3p	hsa-miR-660-5p	random	('hsa-miR-365a-3p', 'hsa-miR-660-5p')	TAAGGATTTTTAGGGGCATTA	AACTCCGATATGCAATGGGTA	AAAGAGCAGAAGCAGCAGCATCTCTGTACATTTTGGAGCCAAGGGTTCAGAGACTCAGGGTAAGGATTTTTAGGGGCATTACACCAGAACTCCGATATGCAATGGGTAGTGTACAGAATTCTGCTACCTCACTACAAGCAGAAGGAAACATTGAACTCAGAGCC
