## Supplementary material for "MicroRNA-directed control of complex mRNA stability patterns across cell types": Design of Library 2: 12_miRNA_full_combination_probe_x3.csv

	miRNA1	miRNA2	miRNA3	category	sorted_mirnas	target1	target2	target3	seq
12_miRNA_full_combination_probe_x3_1	hsa-miR-425-3p	hsa-miR-362-3p	hsa-miR-10a-5p	low	('hsa-miR-10a-5p', 'hsa-miR-362-3p', 'hsa-miR-425-3p')	GGCGGACACGACATTCCCGAT	GAATCCTTGAATAGGTGTGTT	CAAATTCGGATCTACAGGGTA	AAAGAGCAGAAGCAGCAGCATCTCTGTACATTTTGGAGCCAAGGGGGCGGACACGACATTCCCGATCACTTAGAATCCTTGAATAGGTGTGTTCTGGTACAAATTCGGATCTACAGGGTACTGCTACCTCACTACAAGCAGAAGGAAACATTGAACTCAGAGCC
12_miRNA_full_combination_probe_x3_2	hsa-miR-191-3p	hsa-miR-574-3p	hsa-miR-574-3p	low	('hsa-miR-191-3p', 'hsa-miR-574-3p', 'hsa-miR-574-3p')	GGGACGAAATCCAAGCGCAGC	GTGGGTGTGTGCATGAGCGTG	GTGGGTGTGTGCATGAGCGTG	AAAGAGCAGAAGCAGCAGCATCTCTGTACATTTTGGAGCCAAGGGGGGACGAAATCCAAGCGCAGCCACTTAGTGGGTGTGTGCATGAGCGTGCTGGTAGTGGGTGTGTGCATGAGCGTGCTGCTACCTCACTACAAGCAGAAGGAAACATTGAACTCAGAGCC
12_miRNA_full_combination_probe_x3_3	hsa-miR-660-5p	hsa-miR-211-3p	hsa-miR-425-3p	low	('hsa-miR-211-3p', 'hsa-miR-425-3p', 'hsa-miR-660-5p')	AACTCCGATATGCAATGGGTA	GCACCCCTTTGCTGTCCCTGC	GGCGGACACGACATTCCCGAT	AAAGAGCAGAAGCAGCAGCATCTCTGTACATTTTGGAGCCAAGGGAACTCCGATATGCAATGGGTACACTTAGCACCCCTTTGCTGTCCCTGCCTGGTAGGCGGACACGACATTCCCGATCTGCTACCTCACTACAAGCAGAAGGAAACATTGAACTCAGAGCC
12_miRNA_full_combination_probe_x3_4	hsa-miR-197-3p	hsa-miR-423-5p	hsa-miR-361-5p	low	('hsa-miR-197-3p', 'hsa-miR-361-5p', 'hsa-miR-423-5p')	CTGGGTGGAGAAGGTGGTGAA	AGTCTCGCTCTCTGCCCCTCA	TACCCCTGGAGATTCTGATAA	AAAGAGCAGAAGCAGCAGCATCTCTGTACATTTTGGAGCCAAGGGCTGGGTGGAGAAGGTGGTGAACACTTAAGTCTCGCTCTCTGCCCCTCACTGGTATACCCCTGGAGATTCTGATAACTGCTACCTCACTACAAGCAGAAGGAAACATTGAACTCAGAGCC
12_miRNA_full_combination_probe_x3_5	hsa-miR-4687-3p	hsa-miR-33b-3p	hsa-miR-135b-5p	low	('hsa-miR-135b-5p', 'hsa-miR-33b-3p', 'hsa-miR-4687-3p')	GCCTGCCCCCTCCAACAGCCA	GGCTGCACTGCCGAGGCACTG	ACATAGGAATGAAAAGCCATA	AAAGAGCAGAAGCAGCAGCATCTCTGTACATTTTGGAGCCAAGGGGCCTGCCCCCTCCAACAGCCACACTTAGGCTGCACTGCCGAGGCACTGCTGGACATAGGAATGAAAAGCCATATTCTGCTACCTCACTACAAGCAGAAGGAAACATTGAACTCAGAGCC
12_miRNA_full_combination_probe_x3_6	hsa-miR-20a-3p	hsa-miR-423-5p	hsa-miR-197-3p	low	('hsa-miR-197-3p', 'hsa-miR-20a-3p', 'hsa-miR-423-5p')	TTTAAGTGCTCATAATGCAGT	AGTCTCGCTCTCTGCCCCTCA	CTGGGTGGAGAAGGTGGTGAA	AAAGAGCAGAAGCAGCAGCATCTCTGTACATTTTGGAGCCAAGTTTAAGTGCTCATAATGCAGTAGCACTTAAGTCTCGCTCTCTGCCCCTCACTGGTACTGGGTGGAGAAGGTGGTGAACTGCTACCTCACTACAAGCAGAAGGAAACATTGAACTCAGAGCC
12_miRNA_full_combination_probe_x3_7	hsa-miR-182-5p	hsa-miR-33b-3p	hsa-miR-192-5p	low	('hsa-miR-182-5p', 'hsa-miR-192-5p', 'hsa-miR-33b-3p')	GTGAGTTCTACCATTGCCAAA	GGCTGCACTGCCGAGGCACTG	GGCTGTCAATTCATAGGTCAG	AAAGAGCAGAAGCAGCAGCATCTCTGTACATTTTGGAGCCAAGGGGTGAGTTCTACCATTGCCAAACACTTAGGCTGCACTGCCGAGGCACTGCTGGTAGGCTGTCAATTCATAGGTCAGCTGCTACCTCACTACAAGCAGAAGGAAACATTGAACTCAGAGCC
12_miRNA_full_combination_probe_x3_8	hsa-miR-362-3p	hsa-miR-513a-5p	hsa-miR-182-5p	low	('hsa-miR-182-5p', 'hsa-miR-362-3p', 'hsa-miR-513a-5p')	GAATCCTTGAATAGGTGTGTT	AAAATGACACCTCCCTGTGAA	GTGAGTTCTACCATTGCCAAA	AAAGAGCAGAAGCAGCAGCATCTCTGTACATTTTGGAGCCAAGGGGAATCCTTGAATAGGTGTGTTCACTTAAAAATGACACCTCCCTGTGAACTGGTAGTGAGTTCTACCATTGCCAAACTGCTACCTCACTACAAGCAGAAGGAAACATTGAACTCAGAGCC
12_miRNA_full_combination_probe_x3_9	hsa-miR-551b-3p	hsa-miR-218-5p	hsa-miR-574-3p	low	('hsa-miR-218-5p', 'hsa-miR-551b-3p', 'hsa-miR-574-3p')	CTGAAACCAAGTATGGGTCGC	ACATGGTTAGATCAAGCACAA	GTGGGTGTGTGCATGAGCGTG	AAAGAGCAGAAGCAGCAGCATCTCTGTACATTTTGGAGCCAAGGGCTGAAACCAAGTATGGGTCGCCACTACATGGTTAGATCAAGCACAACCCTGGTAGTGGGTGTGTGCATGAGCGTGCTGCTACCTCACTACAAGCAGAAGGAAACATTGAACTCAGAGCC
12_miRNA_full_combination_probe_x3_10	hsa-miR-140-5p	hsa-miR-135b-5p	hsa-miR-135b-5p	low	('hsa-miR-135b-5p', 'hsa-miR-135b-5p', 'hsa-miR-140-5p')	TACCATAGGGTAAAACCACTG	ACATAGGAATGAAAAGCCATA	ACATAGGAATGAAAAGCCATA	AAAGAGCAGAAGCAGCAGCATCTCTGTACATTTTGGAGCCAAGGGTACCATAGGGTAAAACCACTGCACTACATAGGAATGAAAAGCCATACCCTGGACATAGGAATGAAAAGCCATATTCTGCTACCTCACTACAAGCAGAAGGAAACATTGAACTCAGAGCC
12_miRNA_full_combination_probe_x3_11	hsa-miR-4687-3p	hsa-miR-186-5p	hsa-miR-34b-5p	low	('hsa-miR-186-5p', 'hsa-miR-34b-5p', 'hsa-miR-4687-3p')	GCCTGCCCCCTCCAACAGCCA	GCCCAAAAGGAGAATTCTTTG	ATCAGCTAATGACACTGCCTA	AAAGAGCAGAAGCAGCAGCATCTCTGTACATTTTGGAGCCAAGGGGCCTGCCCCCTCCAACAGCCACACTTAGCCCAAAAGGAGAATTCTTTGCTGGATCAGCTAATGACACTGCCTATTCTGCTACCTCACTACAAGCAGAAGGAAACATTGAACTCAGAGCC
12_miRNA_full_combination_probe_x3_12	hsa-miR-1304-3p	hsa-miR-6734-5p	hsa-miR-191-3p	low	('hsa-miR-1304-3p', 'hsa-miR-191-3p', 'hsa-miR-6734-5p')	GGGTTCGAGGCTACAGTGAGA	TCCACCTCATTCTCCCCTCAA	GGGACGAAATCCAAGCGCAGC	AAAGAGCAGAAGCAGCAGCATCTCTGTACATTTTGGAGCCAAGGGGGGTTCGAGGCTACAGTGAGACACTTATCCACCTCATTCTCCCCTCAACTGGTAGGGACGAAATCCAAGCGCAGCCTGCTACCTCACTACAAGCAGAAGGAAACATTGAACTCAGAGCC
12_miRNA_full_combination_probe_x3_13	hsa-miR-126-3p	hsa-miR-205-5p	hsa-miR-31-5p	low	('hsa-miR-126-3p', 'hsa-miR-205-5p', 'hsa-miR-31-5p')	GCATTATTACTCACGGTACGA	AGACTCCGGTGGAATGAAGGA	AGCTATGCCAGCATCTTGCCT	AAAGAGCAGAAGCAGCAGCATCTCTGTACATTTTGGAGCCAAGGGGCATTATTACTCACGGTACGACACTTAGACTCCGGTGGAATGAAGGACCTGGTAGCTATGCCAGCATCTTGCCTTCTGCTACCTCACTACAAGCAGAAGGAAACATTGAACTCAGAGCC
12_miRNA_full_combination_probe_x3_14	hsa-miR-20a-3p	hsa-miR-218-5p	hsa-miR-1304-3p	low	('hsa-miR-1304-3p', 'hsa-miR-20a-3p', 'hsa-miR-218-5p')	TTTAAGTGCTCATAATGCAGT	ACATGGTTAGATCAAGCACAA	GGGTTCGAGGCTACAGTGAGA	AAAGAGCAGAAGCAGCAGCATCTCTGTACATTTTGGAGCCAAGTTTAAGTGCTCATAATGCAGTAGCACTACATGGTTAGATCAAGCACAACCCTGGTAGGGTTCGAGGCTACAGTGAGACTGCTACCTCACTACAAGCAGAAGGAAACATTGAACTCAGAGCC
12_miRNA_full_combination_probe_x3_15	hsa-miR-205-5p	hsa-miR-191-3p	hsa-miR-551b-3p	low	('hsa-miR-191-3p', 'hsa-miR-205-5p', 'hsa-miR-551b-3p')	AGACTCCGGTGGAATGAAGGA	GGGACGAAATCCAAGCGCAGC	CTGAAACCAAGTATGGGTCGC	AAAGAGCAGAAGCAGCAGCATCTCTGTACATTTTGGAGCCAAGGAGACTCCGGTGGAATGAAGGAGCACTTAGGGACGAAATCCAAGCGCAGCCTGGTACTGAAACCAAGTATGGGTCGCCTGCTACCTCACTACAAGCAGAAGGAAACATTGAACTCAGAGCC
12_miRNA_full_combination_probe_x3_16	hsa-miR-362-3p	hsa-miR-218-5p	hsa-miR-6734-5p	low	('hsa-miR-218-5p', 'hsa-miR-362-3p', 'hsa-miR-6734-5p')	GAATCCTTGAATAGGTGTGTT	ACATGGTTAGATCAAGCACAA	TCCACCTCATTCTCCCCTCAA	AAAGAGCAGAAGCAGCAGCATCTCTGTACATTTTGGAGCCAAGGGGAATCCTTGAATAGGTGTGTTCACTACATGGTTAGATCAAGCACAACCCTGGTATCCACCTCATTCTCCCCTCAACTGCTACCTCACTACAAGCAGAAGGAAACATTGAACTCAGAGCC
12_miRNA_full_combination_probe_x3_17	hsa-miR-4687-3p	hsa-miR-664b-3p	hsa-miR-192-5p	low	('hsa-miR-192-5p', 'hsa-miR-4687-3p', 'hsa-miR-664b-3p')	GCCTGCCCCCTCCAACAGCCA	GTAGGCTGGGAGGCAAATGAA	GGCTGTCAATTCATAGGTCAG	AAAGAGCAGAAGCAGCAGCATCTCTGTACATTTTGGAGCCAAGGGGCCTGCCCCCTCCAACAGCCACACTTGTAGGCTGGGAGGCAAATGAACCTGGTAGGCTGTCAATTCATAGGTCAGCTGCTACCTCACTACAAGCAGAAGGAAACATTGAACTCAGAGCC
12_miRNA_full_combination_probe_x3_18	hsa-miR-191-3p	hsa-miR-582-5p	hsa-miR-6855-3p	low	('hsa-miR-191-3p', 'hsa-miR-582-5p', 'hsa-miR-6855-3p')	GGGACGAAATCCAAGCGCAGC	TAACTGGTTGAACAACTGTAA	TGTGGGGTTGAAGGTCAGTCT	AAAGAGCAGAAGCAGCAGCATCTCTGTACATTTTGGAGCCAAGGGGGGACGAAATCCAAGCGCAGCCACTTATAACTGGTTGAACAACTGTAACTGGTCTGTGGGGTTGAAGGTCAGTCTCTGCTACCTCACTACAAGCAGAAGGAAACATTGAACTCAGAGCC
12_miRNA_full_combination_probe_x3_19	hsa-miR-224-5p	hsa-miR-532-5p	hsa-miR-1304-3p	low	('hsa-miR-1304-3p', 'hsa-miR-224-5p', 'hsa-miR-532-5p')	ACGGAACCACTAGTGACTTGA	CGGTCCTACACTCAAGGCATG	GGGTTCGAGGCTACAGTGAGA	AAAGAGCAGAAGCAGCAGCATCTCTGTACATTTTGGAGCCAAGGGACGGAACCACTAGTGACTTGACACTTACGGTCCTACACTCAAGGCATGCTGGTAGGGTTCGAGGCTACAGTGAGACTGCTACCTCACTACAAGCAGAAGGAAACATTGAACTCAGAGCC
12_miRNA_full_combination_probe_x3_20	hsa-miR-10a-5p	hsa-miR-33b-3p	hsa-miR-183-5p	low	('hsa-miR-10a-5p', 'hsa-miR-183-5p', 'hsa-miR-33b-3p')	CAAATTCGGATCTACAGGGTA	GGCTGCACTGCCGAGGCACTG	GTGAATTCTACCAGTGCCATA	AAAGAGCAGAAGCAGCAGCATCTCTGTACATTTTGGAGCCAAGGGCAAATTCGGATCTACAGGGTACACTTAGGCTGCACTGCCGAGGCACTGCTGGTAGTGAATTCTACCAGTGCCATACTGCTACCTCACTACAAGCAGAAGGAAACATTGAACTCAGAGCC
12_miRNA_full_combination_probe_x3_21	hsa-miR-140-3p	hsa-miR-532-5p	hsa-miR-186-5p	low	('hsa-miR-140-3p', 'hsa-miR-186-5p', 'hsa-miR-532-5p')	CCGTGGTTCTACCCTGTGGTA	CGGTCCTACACTCAAGGCATG	GCCCAAAAGGAGAATTCTTTG	AAAGAGCAGAAGCAGCAGCATCTCTGTACATTTTGGAGCCAAGGGCCGTGGTTCTACCCTGTGGTACACTTACGGTCCTACACTCAAGGCATGCTGGTAGCCCAAAAGGAGAATTCTTTGCTGCTACCTCACTACAAGCAGAAGGAAACATTGAACTCAGAGCC
12_miRNA_full_combination_probe_x3_22	hsa-miR-31-5p	hsa-miR-532-5p	hsa-miR-551b-3p	low	('hsa-miR-31-5p', 'hsa-miR-532-5p', 'hsa-miR-551b-3p')	AGCTATGCCAGCATCTTGCCT	CGGTCCTACACTCAAGGCATG	CTGAAACCAAGTATGGGTCGC	AAAGAGCAGAAGCAGCAGCATCTCTGTACATTTTGGAGCCAAGGAGCTATGCCAGCATCTTGCCTGCACTTACGGTCCTACACTCAAGGCATGCTGGTACTGAAACCAAGTATGGGTCGCCTGCTACCTCACTACAAGCAGAAGGAAACATTGAACTCAGAGCC
12_miRNA_full_combination_probe_x3_23	hsa-miR-126-3p	hsa-miR-342-3p	hsa-miR-532-5p	low	('hsa-miR-126-3p', 'hsa-miR-342-3p', 'hsa-miR-532-5p')	GCATTATTACTCACGGTACGA	GGGTGCGATTTCTGTGTGAGA	CGGTCCTACACTCAAGGCATG	AAAGAGCAGAAGCAGCAGCATCTCTGTACATTTTGGAGCCAAGGGGCATTATTACTCACGGTACGACACTTAGGGTGCGATTTCTGTGTGAGACTGGTACGGTCCTACACTCAAGGCATGCTGCTACCTCACTACAAGCAGAAGGAAACATTGAACTCAGAGCC
12_miRNA_full_combination_probe_x3_24	hsa-miR-362-3p	hsa-miR-186-5p	hsa-miR-183-5p	low	('hsa-miR-183-5p', 'hsa-miR-186-5p', 'hsa-miR-362-3p')	GAATCCTTGAATAGGTGTGTT	GCCCAAAAGGAGAATTCTTTG	GTGAATTCTACCAGTGCCATA	AAAGAGCAGAAGCAGCAGCATCTCTGTACATTTTGGAGCCAAGGGGAATCCTTGAATAGGTGTGTTCACTTAGCCCAAAAGGAGAATTCTTTGCTGGTAGTGAATTCTACCAGTGCCATACTGCTACCTCACTACAAGCAGAAGGAAACATTGAACTCAGAGCC
12_miRNA_full_combination_probe_x3_25	hsa-miR-185-5p	hsa-miR-6855-3p	hsa-miR-513a-5p	low	('hsa-miR-185-5p', 'hsa-miR-513a-5p', 'hsa-miR-6855-3p')	CAGGAACTGCCTTTCTCTCCA	TGTGGGGTTGAAGGTCAGTCT	AAAATGACACCTCCCTGTGAA	AAAGAGCAGAAGCAGCAGCATCTCTGTACATTTTGGAGCCAAGGGCAGGAACTGCCTTTCTCTCCACACTTCTGTGGGGTTGAAGGTCAGTCTCTGGTAAAAATGACACCTCCCTGTGAACTGCTACCTCACTACAAGCAGAAGGAAACATTGAACTCAGAGCC
12_miRNA_full_combination_probe_x3_26	hsa-miR-10a-5p	hsa-miR-551b-3p	hsa-miR-551b-3p	low	('hsa-miR-10a-5p', 'hsa-miR-551b-3p', 'hsa-miR-551b-3p')	CAAATTCGGATCTACAGGGTA	CTGAAACCAAGTATGGGTCGC	CTGAAACCAAGTATGGGTCGC	AAAGAGCAGAAGCAGCAGCATCTCTGTACATTTTGGAGCCAAGGGCAAATTCGGATCTACAGGGTACACTTACTGAAACCAAGTATGGGTCGCCTGGTACTGAAACCAAGTATGGGTCGCCTGCTACCTCACTACAAGCAGAAGGAAACATTGAACTCAGAGCC
12_miRNA_full_combination_probe_x3_27	hsa-miR-126-3p	hsa-miR-34b-5p	hsa-miR-183-5p	low	('hsa-miR-126-3p', 'hsa-miR-183-5p', 'hsa-miR-34b-5p')	GCATTATTACTCACGGTACGA	ATCAGCTAATGACACTGCCTA	GTGAATTCTACCAGTGCCATA	AAAGAGCAGAAGCAGCAGCATCTCTGTACATTTTGGAGCCAAGGGGCATTATTACTCACGGTACGACACTATCAGCTAATGACACTGCCTACCCTGGTAGTGAATTCTACCAGTGCCATACTGCTACCTCACTACAAGCAGAAGGAAACATTGAACTCAGAGCC
12_miRNA_full_combination_probe_x3_28	hsa-miR-140-3p	hsa-miR-185-5p	hsa-miR-140-3p	low	('hsa-miR-140-3p', 'hsa-miR-140-3p', 'hsa-miR-185-5p')	CCGTGGTTCTACCCTGTGGTA	CAGGAACTGCCTTTCTCTCCA	CCGTGGTTCTACCCTGTGGTA	AAAGAGCAGAAGCAGCAGCATCTCTGTACATTTTGGAGCCAAGGGCCGTGGTTCTACCCTGTGGTACACTTACAGGAACTGCCTTTCTCTCCACTGGTACCGTGGTTCTACCCTGTGGTACTGCTACCTCACTACAAGCAGAAGGAAACATTGAACTCAGAGCC
12_miRNA_full_combination_probe_x3_29	hsa-miR-34b-5p	hsa-miR-222-3p	hsa-miR-582-5p	low	('hsa-miR-222-3p', 'hsa-miR-34b-5p', 'hsa-miR-582-5p')	ATCAGCTAATGACACTGCCTA	ACCCAGTAGCCAGATGTAGCT	TAACTGGTTGAACAACTGTAA	AAAGAGCAGAAGCAGCAGCATCTCTGTACATTTTGGAGCCAAGATCAGCTAATGACACTGCCTAAGCACTTACCCAGTAGCCAGATGTAGCTCCTGGTATAACTGGTTGAACAACTGTAACTGCTACCTCACTACAAGCAGAAGGAAACATTGAACTCAGAGCC
12_miRNA_full_combination_probe_x3_30	hsa-miR-342-3p	hsa-miR-6855-3p	hsa-miR-513a-5p	low	('hsa-miR-342-3p', 'hsa-miR-513a-5p', 'hsa-miR-6855-3p')	GGGTGCGATTTCTGTGTGAGA	TGTGGGGTTGAAGGTCAGTCT	AAAATGACACCTCCCTGTGAA	AAAGAGCAGAAGCAGCAGCATCTCTGTACATTTTGGAGCCAAGGGGGGTGCGATTTCTGTGTGAGACACTTCTGTGGGGTTGAAGGTCAGTCTCTGGTAAAAATGACACCTCCCTGTGAACTGCTACCTCACTACAAGCAGAAGGAAACATTGAACTCAGAGCC
12_miRNA_full_combination_probe_x3_31	hsa-miR-210-3p	hsa-miR-197-5p	hsa-miR-101-3p	mid	('hsa-miR-101-3p', 'hsa-miR-197-5p', 'hsa-miR-210-3p')	CAGCCGCTGTCACACGCACAG	TCCCACTGCCCTCTCTACCCG	TTCAGTTATCACAGTACTGTA	AAAGAGCAGAAGCAGCAGCATCTCTGTACATTTTGGAGCCAAGGGCAGCCGCTGTCACACGCACAGCACTTATCCCACTGCCCTCTCTACCCGCTGGTATTCAGTTATCACAGTACTGTACTGCTACCTCACTACAAGCAGAAGGAAACATTGAACTCAGAGCC
12_miRNA_full_combination_probe_x3_32	hsa-miR-642a-3p	hsa-miR-21-3p	hsa-miR-590-5p	mid	('hsa-miR-21-3p', 'hsa-miR-590-5p', 'hsa-miR-642a-3p')	GTTCCCTCTCCAAATGTGTCT	ACAGCCCATCGACTGGTGTTG	TGCACTTTTATGAATAAGCTC	AAAGAGCAGAAGCAGCAGCATCTCTGTACATTTTGGAGCCAAGGGTTCCCTCTCCAAATGTGTCTGCACTTAACAGCCCATCGACTGGTGTTGCTGGTCTGCACTTTTATGAATAAGCTCCTGCTACCTCACTACAAGCAGAAGGAAACATTGAACTCAGAGCC
12_miRNA_full_combination_probe_x3_33	hsa-miR-642a-3p	hsa-miR-574-5p	hsa-miR-574-5p	mid	('hsa-miR-574-5p', 'hsa-miR-574-5p', 'hsa-miR-642a-3p')	GTTCCCTCTCCAAATGTGTCT	ACACTCACACACACACACTCA	ACACTCACACACACACACTCA	AAAGAGCAGAAGCAGCAGCATCTCTGTACATTTTGGAGCCAAGGGTTCCCTCTCCAAATGTGTCTGCACTTAACACTCACACACACACACTCACTGGTAACACTCACACACACACACTCACTGCTACCTCACTACAAGCAGAAGGAAACATTGAACTCAGAGCC
12_miRNA_full_combination_probe_x3_34	hsa-miR-320a-3p	hsa-miR-590-5p	hsa-miR-21-3p	mid	('hsa-miR-21-3p', 'hsa-miR-320a-3p', 'hsa-miR-590-5p')	CGCCCTCTCAACCCAGCTTTT	TGCACTTTTATGAATAAGCTC	ACAGCCCATCGACTGGTGTTG	AAAGAGCAGAAGCAGCAGCATCTCTGTACATTTTGGAGCCAAGGGCGCCCTCTCAACCCAGCTTTTCACTTCTGCACTTTTATGAATAAGCTCCTGGTAACAGCCCATCGACTGGTGTTGCTGCTACCTCACTACAAGCAGAAGGAAACATTGAACTCAGAGCC
12_miRNA_full_combination_probe_x3_35	hsa-miR-17-3p	hsa-miR-425-5p	hsa-miR-197-5p	mid	('hsa-miR-17-3p', 'hsa-miR-197-5p', 'hsa-miR-425-5p')	TACAAGTGCCTTCACTGCAGT	AACGGGAGTGATCGTGTCATT	TCCCACTGCCCTCTCTACCCG	AAAGAGCAGAAGCAGCAGCATCTCTGTACATTTTGGAGCCAAGGGTACAAGTGCCTTCACTGCAGTCACTTAAACGGGAGTGATCGTGTCATTCTGGTATCCCACTGCCCTCTCTACCCGCTGCTACCTCACTACAAGCAGAAGGAAACATTGAACTCAGAGCC
12_miRNA_full_combination_probe_x3_36	hsa-miR-17-3p	hsa-miR-320a-3p	hsa-miR-101-3p	mid	('hsa-miR-101-3p', 'hsa-miR-17-3p', 'hsa-miR-320a-3p')	TACAAGTGCCTTCACTGCAGT	CGCCCTCTCAACCCAGCTTTT	TTCAGTTATCACAGTACTGTA	AAAGAGCAGAAGCAGCAGCATCTCTGTACATTTTGGAGCCAAGGGTACAAGTGCCTTCACTGCAGTCACTTACGCCCTCTCAACCCAGCTTTTCTGGTATTCAGTTATCACAGTACTGTACTGCTACCTCACTACAAGCAGAAGGAAACATTGAACTCAGAGCC
12_miRNA_full_combination_probe_x3_37	hsa-miR-197-5p	hsa-miR-320a-3p	hsa-miR-590-5p	mid	('hsa-miR-197-5p', 'hsa-miR-320a-3p', 'hsa-miR-590-5p')	TCCCACTGCCCTCTCTACCCG	CGCCCTCTCAACCCAGCTTTT	TGCACTTTTATGAATAAGCTC	AAAGAGCAGAAGCAGCAGCATCTCTGTACATTTTGGAGCCAAGGGTCCCACTGCCCTCTCTACCCGCACTTACGCCCTCTCAACCCAGCTTTTCTGGTCTGCACTTTTATGAATAAGCTCCTGCTACCTCACTACAAGCAGAAGGAAACATTGAACTCAGAGCC
12_miRNA_full_combination_probe_x3_38	hsa-miR-320a-3p	hsa-miR-324-5p	hsa-miR-378a-3p	mid	('hsa-miR-320a-3p', 'hsa-miR-324-5p', 'hsa-miR-378a-3p')	CGCCCTCTCAACCCAGCTTTT	ACCAATGCCCTAGGGGATGCG	CCTTCTGACTCCAAGTCCAGT	AAAGAGCAGAAGCAGCAGCATCTCTGTACATTTTGGAGCCAAGGGCGCCCTCTCAACCCAGCTTTTCACTTACCAATGCCCTAGGGGATGCGCCTGGTACCTTCTGACTCCAAGTCCAGTCTGCTACCTCACTACAAGCAGAAGGAAACATTGAACTCAGAGCC
12_miRNA_full_combination_probe_x3_39	hsa-miR-210-3p	hsa-miR-221-3p	hsa-miR-324-5p	mid	('hsa-miR-210-3p', 'hsa-miR-221-3p', 'hsa-miR-324-5p')	CAGCCGCTGTCACACGCACAG	AACCCAGCAGACAATGTAGCT	ACCAATGCCCTAGGGGATGCG	AAAGAGCAGAAGCAGCAGCATCTCTGTACATTTTGGAGCCAAGGGCAGCCGCTGTCACACGCACAGCACTTAACCCAGCAGACAATGTAGCTCCTGGTACCAATGCCCTAGGGGATGCGTCTGCTACCTCACTACAAGCAGAAGGAAACATTGAACTCAGAGCC
12_miRNA_full_combination_probe_x3_40	hsa-miR-7-5p	hsa-miR-17-3p	hsa-miR-642a-3p	mid	('hsa-miR-17-3p', 'hsa-miR-642a-3p', 'hsa-miR-7-5p')	AACAAAATCACTAGTCTTCCA	TACAAGTGCCTTCACTGCAGT	GTTCCCTCTCCAAATGTGTCT	AAAGAGCAGAAGCAGCAGCATCTCTGTACATTTTGGAGCCAAGGGAACAAAATCACTAGTCTTCCACACTTATACAAGTGCCTTCACTGCAGTCTGGTGTTCCCTCTCCAAATGTGTCTTCTGCTACCTCACTACAAGCAGAAGGAAACATTGAACTCAGAGCC
12_miRNA_full_combination_probe_x3_41	hsa-miR-320a-3p	hsa-miR-101-3p	hsa-miR-320a-3p	mid	('hsa-miR-101-3p', 'hsa-miR-320a-3p', 'hsa-miR-320a-3p')	CGCCCTCTCAACCCAGCTTTT	TTCAGTTATCACAGTACTGTA	CGCCCTCTCAACCCAGCTTTT	AAAGAGCAGAAGCAGCAGCATCTCTGTACATTTTGGAGCCAAGGGCGCCCTCTCAACCCAGCTTTTCACTTATTCAGTTATCACAGTACTGTACTGGTACGCCCTCTCAACCCAGCTTTTCTGCTACCTCACTACAAGCAGAAGGAAACATTGAACTCAGAGCC
12_miRNA_full_combination_probe_x3_42	hsa-miR-7-5p	hsa-miR-378a-3p	hsa-miR-574-5p	mid	('hsa-miR-378a-3p', 'hsa-miR-574-5p', 'hsa-miR-7-5p')	AACAAAATCACTAGTCTTCCA	CCTTCTGACTCCAAGTCCAGT	ACACTCACACACACACACTCA	AAAGAGCAGAAGCAGCAGCATCTCTGTACATTTTGGAGCCAAGGGAACAAAATCACTAGTCTTCCACACTTACCTTCTGACTCCAAGTCCAGTCTGGTAACACTCACACACACACACTCACTGCTACCTCACTACAAGCAGAAGGAAACATTGAACTCAGAGCC
12_miRNA_full_combination_probe_x3_43	hsa-miR-21-3p	hsa-miR-301a-3p	hsa-miR-301a-3p	mid	('hsa-miR-21-3p', 'hsa-miR-301a-3p', 'hsa-miR-301a-3p')	ACAGCCCATCGACTGGTGTTG	TTTGACAATACTATTGCACTG	TTTGACAATACTATTGCACTG	AAAGAGCAGAAGCAGCAGCATCTCTGTACATTTTGGAGCCAAGGGACAGCCCATCGACTGGTGTTGCACTTATTTGACAATACTATTGCACTGCTGGTATTTGACAATACTATTGCACTGCTGCTACCTCACTACAAGCAGAAGGAAACATTGAACTCAGAGCC
12_miRNA_full_combination_probe_x3_44	hsa-miR-574-5p	hsa-miR-301a-3p	hsa-miR-7-5p	mid	('hsa-miR-301a-3p', 'hsa-miR-574-5p', 'hsa-miR-7-5p')	ACACTCACACACACACACTCA	TTTGACAATACTATTGCACTG	AACAAAATCACTAGTCTTCCA	AAAGAGCAGAAGCAGCAGCATCTCTGTACATTTTGGAGCCAAGGGACACTCACACACACACACTCACACTTATTTGACAATACTATTGCACTGCTGGTAAACAAAATCACTAGTCTTCCACTGCTACCTCACTACAAGCAGAAGGAAACATTGAACTCAGAGCC
12_miRNA_full_combination_probe_x3_45	hsa-miR-574-5p	hsa-miR-590-5p	hsa-miR-425-5p	mid	('hsa-miR-425-5p', 'hsa-miR-574-5p', 'hsa-miR-590-5p')	ACACTCACACACACACACTCA	TGCACTTTTATGAATAAGCTC	AACGGGAGTGATCGTGTCATT	AAAGAGCAGAAGCAGCAGCATCTCTGTACATTTTGGAGCCAAGGGACACTCACACACACACACTCACACTTCTGCACTTTTATGAATAAGCTCCTGGTAAACGGGAGTGATCGTGTCATTCTGCTACCTCACTACAAGCAGAAGGAAACATTGAACTCAGAGCC
12_miRNA_full_combination_probe_x3_46	hsa-miR-590-5p	hsa-miR-221-3p	hsa-miR-425-5p	mid	('hsa-miR-221-3p', 'hsa-miR-425-5p', 'hsa-miR-590-5p')	TGCACTTTTATGAATAAGCTC	AACCCAGCAGACAATGTAGCT	AACGGGAGTGATCGTGTCATT	AAAGAGCAGAAGCAGCAGCATCTCTGTACATTTTGGAGCCAAGGGTGCACTTTTATGAATAAGCTCCACTTAACCCAGCAGACAATGTAGCTCCTGGTAAACGGGAGTGATCGTGTCATTCTGCTACCTCACTACAAGCAGAAGGAAACATTGAACTCAGAGCC
12_miRNA_full_combination_probe_x3_47	hsa-miR-378a-3p	hsa-miR-221-3p	hsa-miR-210-3p	mid	('hsa-miR-210-3p', 'hsa-miR-221-3p', 'hsa-miR-378a-3p')	CCTTCTGACTCCAAGTCCAGT	AACCCAGCAGACAATGTAGCT	CAGCCGCTGTCACACGCACAG	AAAGAGCAGAAGCAGCAGCATCTCTGTACATTTTGGAGCCAAGGGCCTTCTGACTCCAAGTCCAGTCACTTAACCCAGCAGACAATGTAGCTCCTGGTACAGCCGCTGTCACACGCACAGCTGCTACCTCACTACAAGCAGAAGGAAACATTGAACTCAGAGCC
12_miRNA_full_combination_probe_x3_48	hsa-miR-197-5p	hsa-miR-21-3p	hsa-miR-101-3p	mid	('hsa-miR-101-3p', 'hsa-miR-197-5p', 'hsa-miR-21-3p')	TCCCACTGCCCTCTCTACCCG	ACAGCCCATCGACTGGTGTTG	TTCAGTTATCACAGTACTGTA	AAAGAGCAGAAGCAGCAGCATCTCTGTACATTTTGGAGCCAAGGGTCCCACTGCCCTCTCTACCCGCACTTAACAGCCCATCGACTGGTGTTGCTGGTATTCAGTTATCACAGTACTGTACTGCTACCTCACTACAAGCAGAAGGAAACATTGAACTCAGAGCC
12_miRNA_full_combination_probe_x3_49	hsa-miR-378a-3p	hsa-miR-590-5p	hsa-miR-590-5p	mid	('hsa-miR-378a-3p', 'hsa-miR-590-5p', 'hsa-miR-590-5p')	CCTTCTGACTCCAAGTCCAGT	TGCACTTTTATGAATAAGCTC	TGCACTTTTATGAATAAGCTC	AAAGAGCAGAAGCAGCAGCATCTCTGTACATTTTGGAGCCAAGGGCCTTCTGACTCCAAGTCCAGTCACTTCTGCACTTTTATGAATAAGCTCCTGGTCTGCACTTTTATGAATAAGCTCCTGCTACCTCACTACAAGCAGAAGGAAACATTGAACTCAGAGCC
12_miRNA_full_combination_probe_x3_50	hsa-miR-210-3p	hsa-miR-320a-3p	hsa-miR-21-3p	mid	('hsa-miR-21-3p', 'hsa-miR-210-3p', 'hsa-miR-320a-3p')	CAGCCGCTGTCACACGCACAG	CGCCCTCTCAACCCAGCTTTT	ACAGCCCATCGACTGGTGTTG	AAAGAGCAGAAGCAGCAGCATCTCTGTACATTTTGGAGCCAAGGGCAGCCGCTGTCACACGCACAGCACTTACGCCCTCTCAACCCAGCTTTTCTGGTAACAGCCCATCGACTGGTGTTGCTGCTACCTCACTACAAGCAGAAGGAAACATTGAACTCAGAGCC
12_miRNA_full_combination_probe_x3_51	hsa-miR-21-3p	hsa-miR-324-5p	hsa-miR-21-3p	mid	('hsa-miR-21-3p', 'hsa-miR-21-3p', 'hsa-miR-324-5p')	ACAGCCCATCGACTGGTGTTG	ACCAATGCCCTAGGGGATGCG	ACAGCCCATCGACTGGTGTTG	AAAGAGCAGAAGCAGCAGCATCTCTGTACATTTTGGAGCCAAGGGACAGCCCATCGACTGGTGTTGCACTTACCAATGCCCTAGGGGATGCGCCTGGTAACAGCCCATCGACTGGTGTTGCTGCTACCTCACTACAAGCAGAAGGAAACATTGAACTCAGAGCC
12_miRNA_full_combination_probe_x3_52	hsa-miR-378a-3p	hsa-miR-324-5p	hsa-miR-17-3p	mid	('hsa-miR-17-3p', 'hsa-miR-324-5p', 'hsa-miR-378a-3p')	CCTTCTGACTCCAAGTCCAGT	ACCAATGCCCTAGGGGATGCG	TACAAGTGCCTTCACTGCAGT	AAAGAGCAGAAGCAGCAGCATCTCTGTACATTTTGGAGCCAAGGGCCTTCTGACTCCAAGTCCAGTCACTTACCAATGCCCTAGGGGATGCGCCTGGTATACAAGTGCCTTCACTGCAGTCTGCTACCTCACTACAAGCAGAAGGAAACATTGAACTCAGAGCC
12_miRNA_full_combination_probe_x3_53	hsa-miR-301a-3p	hsa-miR-590-5p	hsa-miR-320a-3p	mid	('hsa-miR-301a-3p', 'hsa-miR-320a-3p', 'hsa-miR-590-5p')	TTTGACAATACTATTGCACTG	TGCACTTTTATGAATAAGCTC	CGCCCTCTCAACCCAGCTTTT	AAAGAGCAGAAGCAGCAGCATCTCTGTACATTTTGGAGCCAAGGGTTTGACAATACTATTGCACTGCACTTCTGCACTTTTATGAATAAGCTCCTGGTACGCCCTCTCAACCCAGCTTTTCTGCTACCTCACTACAAGCAGAAGGAAACATTGAACTCAGAGCC
12_miRNA_full_combination_probe_x3_54	hsa-miR-574-5p	hsa-miR-221-3p	hsa-miR-590-5p	mid	('hsa-miR-221-3p', 'hsa-miR-574-5p', 'hsa-miR-590-5p')	ACACTCACACACACACACTCA	AACCCAGCAGACAATGTAGCT	TGCACTTTTATGAATAAGCTC	AAAGAGCAGAAGCAGCAGCATCTCTGTACATTTTGGAGCCAAGGGACACTCACACACACACACTCACACTTAACCCAGCAGACAATGTAGCTCCTGGTCTGCACTTTTATGAATAAGCTCCTGCTACCTCACTACAAGCAGAAGGAAACATTGAACTCAGAGCC
12_miRNA_full_combination_probe_x3_55	hsa-miR-642a-3p	hsa-miR-7-5p	hsa-miR-378a-3p	mid	('hsa-miR-378a-3p', 'hsa-miR-642a-3p', 'hsa-miR-7-5p')	GTTCCCTCTCCAAATGTGTCT	AACAAAATCACTAGTCTTCCA	CCTTCTGACTCCAAGTCCAGT	AAAGAGCAGAAGCAGCAGCATCTCTGTACATTTTGGAGCCAAGGGTTCCCTCTCCAAATGTGTCTGCACTTAAACAAAATCACTAGTCTTCCACTGGTACCTTCTGACTCCAAGTCCAGTCTGCTACCTCACTACAAGCAGAAGGAAACATTGAACTCAGAGCC
12_miRNA_full_combination_probe_x3_56	hsa-miR-17-3p	hsa-miR-101-3p	hsa-miR-17-3p	mid	('hsa-miR-101-3p', 'hsa-miR-17-3p', 'hsa-miR-17-3p')	TACAAGTGCCTTCACTGCAGT	TTCAGTTATCACAGTACTGTA	TACAAGTGCCTTCACTGCAGT	AAAGAGCAGAAGCAGCAGCATCTCTGTACATTTTGGAGCCAAGGGTACAAGTGCCTTCACTGCAGTCACTTATTCAGTTATCACAGTACTGTACTGGTATACAAGTGCCTTCACTGCAGTCTGCTACCTCACTACAAGCAGAAGGAAACATTGAACTCAGAGCC
12_miRNA_full_combination_probe_x3_57	hsa-miR-210-3p	hsa-miR-301a-3p	hsa-miR-197-5p	mid	('hsa-miR-197-5p', 'hsa-miR-210-3p', 'hsa-miR-301a-3p')	CAGCCGCTGTCACACGCACAG	TTTGACAATACTATTGCACTG	TCCCACTGCCCTCTCTACCCG	AAAGAGCAGAAGCAGCAGCATCTCTGTACATTTTGGAGCCAAGGGCAGCCGCTGTCACACGCACAGCACTTATTTGACAATACTATTGCACTGCTGGTATCCCACTGCCCTCTCTACCCGCTGCTACCTCACTACAAGCAGAAGGAAACATTGAACTCAGAGCC
12_miRNA_full_combination_probe_x3_58	hsa-miR-21-3p	hsa-miR-425-5p	hsa-miR-425-5p	mid	('hsa-miR-21-3p', 'hsa-miR-425-5p', 'hsa-miR-425-5p')	ACAGCCCATCGACTGGTGTTG	AACGGGAGTGATCGTGTCATT	AACGGGAGTGATCGTGTCATT	AAAGAGCAGAAGCAGCAGCATCTCTGTACATTTTGGAGCCAAGGGACAGCCCATCGACTGGTGTTGCACTTAAACGGGAGTGATCGTGTCATTCTGGTAAACGGGAGTGATCGTGTCATTCTGCTACCTCACTACAAGCAGAAGGAAACATTGAACTCAGAGCC
12_miRNA_full_combination_probe_x3_59	hsa-miR-197-5p	hsa-miR-301a-3p	hsa-miR-21-3p	mid	('hsa-miR-197-5p', 'hsa-miR-21-3p', 'hsa-miR-301a-3p')	TCCCACTGCCCTCTCTACCCG	TTTGACAATACTATTGCACTG	ACAGCCCATCGACTGGTGTTG	AAAGAGCAGAAGCAGCAGCATCTCTGTACATTTTGGAGCCAAGGGTCCCACTGCCCTCTCTACCCGCACTTATTTGACAATACTATTGCACTGCTGGTAACAGCCCATCGACTGGTGTTGCTGCTACCTCACTACAAGCAGAAGGAAACATTGAACTCAGAGCC
12_miRNA_full_combination_probe_x3_60	hsa-miR-7-5p	hsa-miR-590-5p	hsa-miR-320a-3p	mid	('hsa-miR-320a-3p', 'hsa-miR-590-5p', 'hsa-miR-7-5p')	AACAAAATCACTAGTCTTCCA	TGCACTTTTATGAATAAGCTC	CGCCCTCTCAACCCAGCTTTT	AAAGAGCAGAAGCAGCAGCATCTCTGTACATTTTGGAGCCAAGGGAACAAAATCACTAGTCTTCCACACTTCTGCACTTTTATGAATAAGCTCCTGGTACGCCCTCTCAACCCAGCTTTTCTGCTACCTCACTACAAGCAGAAGGAAACATTGAACTCAGAGCC
12_miRNA_full_combination_probe_x3_61	hsa-miR-26a-5p	hsa-miR-21-5p	hsa-miR-23a-3p	high	('hsa-miR-21-5p', 'hsa-miR-23a-3p', 'hsa-miR-26a-5p')	GCCTATCCTGGATTACTTGAA	CAACATCAGTCTGATAAGCTA	GGAAATCCCTGGCAATGTGAT	AAAGAGCAGAAGCAGCAGCATCTCTGTACATTTTGGAGCCAAGGGGCCTATCCTGGATTACTTGAACACTTACAACATCAGTCTGATAAGCTACTGGGGAAATCCCTGGCAATGTGATTTCTGCTACCTCACTACAAGCAGAAGGAAACATTGAACTCAGAGCC
12_miRNA_full_combination_probe_x3_62	hsa-miR-107	hsa-miR-19b-3p	hsa-miR-22-3p	high	('hsa-miR-107', 'hsa-miR-19b-3p', 'hsa-miR-22-3p')	ATAGCCCTGTACAATGCTGCT	AGTTTTGCATGGATTTGCACA	CAGTTCTTCAACTGGCAGCTT	AAAGAGCAGAAGCAGCAGCATCTCTGTACATTTTGGAGCCAAGGATAGCCCTGTACAATGCTGCTGCACTAGTTTTGCATGGATTTGCACACCCTGGTACAGTTCTTCAACTGGCAGCTTCTGCTACCTCACTACAAGCAGAAGGAAACATTGAACTCAGAGCC
12_miRNA_full_combination_probe_x3_63	hsa-miR-107	hsa-miR-374a-5p	hsa-miR-107	high	('hsa-miR-107', 'hsa-miR-107', 'hsa-miR-374a-5p')	ATAGCCCTGTACAATGCTGCT	ACTTATCAGGTTGTATTATAA	ATAGCCCTGTACAATGCTGCT	AAAGAGCAGAAGCAGCAGCATCTCTGTACATTTTGGAGCCAAGGATAGCCCTGTACAATGCTGCTGCACTTAACTTATCAGGTTGTATTATAACTGGTATAGCCCTGTACAATGCTGCTTCTGCTACCTCACTACAAGCAGAAGGAAACATTGAACTCAGAGCC
12_miRNA_full_combination_probe_x3_64	hsa-miR-19b-3p	hsa-miR-34a-5p	hsa-miR-21-5p	high	('hsa-miR-19b-3p', 'hsa-miR-21-5p', 'hsa-miR-34a-5p')	AGTTTTGCATGGATTTGCACA	CAACCAGCTAAGACACTGCCA	CAACATCAGTCTGATAAGCTA	AAAGAGCAGAAGCAGCAGCATCTCTGTACATTTTGGAGCCAAGAGTTTTGCATGGATTTGCACAAGCACTTACAACCAGCTAAGACACTGCCACTGGTACAACATCAGTCTGATAAGCTACTGCTACCTCACTACAAGCAGAAGGAAACATTGAACTCAGAGCC
12_miRNA_full_combination_probe_x3_65	hsa-miR-107	hsa-miR-18a-5p	hsa-miR-24-3p	high	('hsa-miR-107', 'hsa-miR-18a-5p', 'hsa-miR-24-3p')	ATAGCCCTGTACAATGCTGCT	ATCTGCACTAGATGCACCTTA	TGTTCCTGCTGAACTGAGCCA	AAAGAGCAGAAGCAGCAGCATCTCTGTACATTTTGGAGCCAAGGATAGCCCTGTACAATGCTGCTGCACTATCTGCACTAGATGCACCTTACCCTGGTCTGTTCCTGCTGAACTGAGCCACTGCTACCTCACTACAAGCAGAAGGAAACATTGAACTCAGAGCC
12_miRNA_full_combination_probe_x3_66	hsa-miR-107	hsa-miR-34a-5p	hsa-miR-21-5p	high	('hsa-miR-107', 'hsa-miR-21-5p', 'hsa-miR-34a-5p')	ATAGCCCTGTACAATGCTGCT	CAACCAGCTAAGACACTGCCA	CAACATCAGTCTGATAAGCTA	AAAGAGCAGAAGCAGCAGCATCTCTGTACATTTTGGAGCCAAGGATAGCCCTGTACAATGCTGCTGCACTTACAACCAGCTAAGACACTGCCACTGGTACAACATCAGTCTGATAAGCTACTGCTACCTCACTACAAGCAGAAGGAAACATTGAACTCAGAGCC
12_miRNA_full_combination_probe_x3_67	hsa-miR-26a-5p	hsa-miR-18a-5p	hsa-miR-23a-3p	high	('hsa-miR-18a-5p', 'hsa-miR-23a-3p', 'hsa-miR-26a-5p')	GCCTATCCTGGATTACTTGAA	ATCTGCACTAGATGCACCTTA	GGAAATCCCTGGCAATGTGAT	AAAGAGCAGAAGCAGCAGCATCTCTGTACATTTTGGAGCCAAGGGGCCTATCCTGGATTACTTGAACACTATCTGCACTAGATGCACCTTACCCTGGGGAAATCCCTGGCAATGTGATTTCTGCTACCTCACTACAAGCAGAAGGAAACATTGAACTCAGAGCC
12_miRNA_full_combination_probe_x3_68	hsa-miR-16-5p	hsa-miR-374a-5p	hsa-miR-107	high	('hsa-miR-107', 'hsa-miR-16-5p', 'hsa-miR-374a-5p')	GCCAATATTTACGTGCTGCTA	ACTTATCAGGTTGTATTATAA	ATAGCCCTGTACAATGCTGCT	AAAGAGCAGAAGCAGCAGCATCTCTGTACATTTTGGAGCCAAGGGGCCAATATTTACGTGCTGCTACACTTAACTTATCAGGTTGTATTATAACTGGTATAGCCCTGTACAATGCTGCTTCTGCTACCTCACTACAAGCAGAAGGAAACATTGAACTCAGAGCC
12_miRNA_full_combination_probe_x3_69	hsa-miR-23a-3p	hsa-miR-24-3p	hsa-miR-16-5p	high	('hsa-miR-16-5p', 'hsa-miR-23a-3p', 'hsa-miR-24-3p')	GGAAATCCCTGGCAATGTGAT	TGTTCCTGCTGAACTGAGCCA	GCCAATATTTACGTGCTGCTA	AAAGAGCAGAAGCAGCAGCATCTCTGTACATTTTGGAGCCAAGGGAAATCCCTGGCAATGTGATAGCACTTCTGTTCCTGCTGAACTGAGCCACTGGTAGCCAATATTTACGTGCTGCTACTGCTACCTCACTACAAGCAGAAGGAAACATTGAACTCAGAGCC
12_miRNA_full_combination_probe_x3_70	hsa-miR-19b-3p	hsa-miR-26a-5p	hsa-miR-23a-3p	high	('hsa-miR-19b-3p', 'hsa-miR-23a-3p', 'hsa-miR-26a-5p')	AGTTTTGCATGGATTTGCACA	GCCTATCCTGGATTACTTGAA	GGAAATCCCTGGCAATGTGAT	AAAGAGCAGAAGCAGCAGCATCTCTGTACATTTTGGAGCCAAGAGTTTTGCATGGATTTGCACAAGCACTTAGCCTATCCTGGATTACTTGAACTGGGGAAATCCCTGGCAATGTGATTTCTGCTACCTCACTACAAGCAGAAGGAAACATTGAACTCAGAGCC
12_miRNA_full_combination_probe_x3_71	hsa-miR-24-3p	hsa-miR-18a-5p	hsa-miR-22-3p	high	('hsa-miR-18a-5p', 'hsa-miR-22-3p', 'hsa-miR-24-3p')	TGTTCCTGCTGAACTGAGCCA	ATCTGCACTAGATGCACCTTA	CAGTTCTTCAACTGGCAGCTT	AAAGAGCAGAAGCAGCAGCATCTCTGTACATTTTGGAGCCAAGGGTGTTCCTGCTGAACTGAGCCACACTATCTGCACTAGATGCACCTTACCCTGGTACAGTTCTTCAACTGGCAGCTTCTGCTACCTCACTACAAGCAGAAGGAAACATTGAACTCAGAGCC
12_miRNA_full_combination_probe_x3_72	hsa-miR-16-5p	hsa-miR-21-5p	hsa-miR-22-3p	high	('hsa-miR-16-5p', 'hsa-miR-21-5p', 'hsa-miR-22-3p')	GCCAATATTTACGTGCTGCTA	CAACATCAGTCTGATAAGCTA	CAGTTCTTCAACTGGCAGCTT	AAAGAGCAGAAGCAGCAGCATCTCTGTACATTTTGGAGCCAAGGGGCCAATATTTACGTGCTGCTACACTTACAACATCAGTCTGATAAGCTACTGGTACAGTTCTTCAACTGGCAGCTTCTGCTACCTCACTACAAGCAGAAGGAAACATTGAACTCAGAGCC
12_miRNA_full_combination_probe_x3_73	hsa-miR-23a-3p	hsa-miR-21-5p	hsa-miR-365a-3p	high	('hsa-miR-21-5p', 'hsa-miR-23a-3p', 'hsa-miR-365a-3p')	GGAAATCCCTGGCAATGTGAT	CAACATCAGTCTGATAAGCTA	TAAGGATTTTTAGGGGCATTA	AAAGAGCAGAAGCAGCAGCATCTCTGTACATTTTGGAGCCAAGGGAAATCCCTGGCAATGTGATAGCACTTACAACATCAGTCTGATAAGCTACTGGTATAAGGATTTTTAGGGGCATTACTGCTACCTCACTACAAGCAGAAGGAAACATTGAACTCAGAGCC
12_miRNA_full_combination_probe_x3_74	hsa-miR-26a-5p	hsa-miR-34a-5p	hsa-miR-365a-3p	high	('hsa-miR-26a-5p', 'hsa-miR-34a-5p', 'hsa-miR-365a-3p')	GCCTATCCTGGATTACTTGAA	CAACCAGCTAAGACACTGCCA	TAAGGATTTTTAGGGGCATTA	AAAGAGCAGAAGCAGCAGCATCTCTGTACATTTTGGAGCCAAGGGGCCTATCCTGGATTACTTGAACACTTACAACCAGCTAAGACACTGCCACTGGTATAAGGATTTTTAGGGGCATTACTGCTACCTCACTACAAGCAGAAGGAAACATTGAACTCAGAGCC
12_miRNA_full_combination_probe_x3_75	hsa-miR-34a-5p	hsa-miR-21-5p	hsa-miR-34a-5p	high	('hsa-miR-21-5p', 'hsa-miR-34a-5p', 'hsa-miR-34a-5p')	CAACCAGCTAAGACACTGCCA	CAACATCAGTCTGATAAGCTA	CAACCAGCTAAGACACTGCCA	AAAGAGCAGAAGCAGCAGCATCTCTGTACATTTTGGAGCCAAGGGCAACCAGCTAAGACACTGCCACACTTACAACATCAGTCTGATAAGCTACTGGTACAACCAGCTAAGACACTGCCACTGCTACCTCACTACAAGCAGAAGGAAACATTGAACTCAGAGCC
12_miRNA_full_combination_probe_x3_76	hsa-miR-16-5p	hsa-miR-18a-5p	hsa-miR-18a-5p	high	('hsa-miR-16-5p', 'hsa-miR-18a-5p', 'hsa-miR-18a-5p')	GCCAATATTTACGTGCTGCTA	ATCTGCACTAGATGCACCTTA	ATCTGCACTAGATGCACCTTA	AAAGAGCAGAAGCAGCAGCATCTCTGTACATTTTGGAGCCAAGGGGCCAATATTTACGTGCTGCTACACTATCTGCACTAGATGCACCTTACCCTGGATCTGCACTAGATGCACCTTATTCTGCTACCTCACTACAAGCAGAAGGAAACATTGAACTCAGAGCC
12_miRNA_full_combination_probe_x3_77	hsa-miR-16-5p	hsa-miR-365a-3p	hsa-miR-18a-5p	high	('hsa-miR-16-5p', 'hsa-miR-18a-5p', 'hsa-miR-365a-3p')	GCCAATATTTACGTGCTGCTA	TAAGGATTTTTAGGGGCATTA	ATCTGCACTAGATGCACCTTA	AAAGAGCAGAAGCAGCAGCATCTCTGTACATTTTGGAGCCAAGGGGCCAATATTTACGTGCTGCTACACTTATAAGGATTTTTAGGGGCATTACTGGATCTGCACTAGATGCACCTTATTCTGCTACCTCACTACAAGCAGAAGGAAACATTGAACTCAGAGCC
12_miRNA_full_combination_probe_x3_78	hsa-miR-24-3p	hsa-miR-365a-3p	hsa-miR-19b-3p	high	('hsa-miR-19b-3p', 'hsa-miR-24-3p', 'hsa-miR-365a-3p')	TGTTCCTGCTGAACTGAGCCA	TAAGGATTTTTAGGGGCATTA	AGTTTTGCATGGATTTGCACA	AAAGAGCAGAAGCAGCAGCATCTCTGTACATTTTGGAGCCAAGGGTGTTCCTGCTGAACTGAGCCACACTTATAAGGATTTTTAGGGGCATTACTGGAGTTTTGCATGGATTTGCACATTCTGCTACCTCACTACAAGCAGAAGGAAACATTGAACTCAGAGCC
12_miRNA_full_combination_probe_x3_79	hsa-miR-23a-3p	hsa-miR-374a-5p	hsa-miR-19b-3p	high	('hsa-miR-19b-3p', 'hsa-miR-23a-3p', 'hsa-miR-374a-5p')	GGAAATCCCTGGCAATGTGAT	ACTTATCAGGTTGTATTATAA	AGTTTTGCATGGATTTGCACA	AAAGAGCAGAAGCAGCAGCATCTCTGTACATTTTGGAGCCAAGGGAAATCCCTGGCAATGTGATAGCACTTAACTTATCAGGTTGTATTATAACTGGAGTTTTGCATGGATTTGCACATTCTGCTACCTCACTACAAGCAGAAGGAAACATTGAACTCAGAGCC
12_miRNA_full_combination_probe_x3_80	hsa-miR-374a-5p	hsa-miR-18a-5p	hsa-miR-24-3p	high	('hsa-miR-18a-5p', 'hsa-miR-24-3p', 'hsa-miR-374a-5p')	ACTTATCAGGTTGTATTATAA	ATCTGCACTAGATGCACCTTA	TGTTCCTGCTGAACTGAGCCA	AAAGAGCAGAAGCAGCAGCATCTCTGTACATTTTGGAGCCAAGGGACTTATCAGGTTGTATTATAACACTATCTGCACTAGATGCACCTTACCCTGGTCTGTTCCTGCTGAACTGAGCCACTGCTACCTCACTACAAGCAGAAGGAAACATTGAACTCAGAGCC
12_miRNA_full_combination_probe_x3_81	hsa-miR-16-5p	hsa-miR-23a-3p	hsa-miR-374a-5p	random	('hsa-miR-16-5p', 'hsa-miR-23a-3p', 'hsa-miR-374a-5p')	GCCAATATTTACGTGCTGCTA	GGAAATCCCTGGCAATGTGAT	ACTTATCAGGTTGTATTATAA	AAAGAGCAGAAGCAGCAGCATCTCTGTACATTTTGGAGCCAAGGGGCCAATATTTACGTGCTGCTACACTGGAAATCCCTGGCAATGTGATCCCTGGTAACTTATCAGGTTGTATTATAACTGCTACCTCACTACAAGCAGAAGGAAACATTGAACTCAGAGCC
12_miRNA_full_combination_probe_x3_82	hsa-miR-22-3p	hsa-miR-374a-5p	hsa-miR-582-5p	random	('hsa-miR-22-3p', 'hsa-miR-374a-5p', 'hsa-miR-582-5p')	CAGTTCTTCAACTGGCAGCTT	ACTTATCAGGTTGTATTATAA	TAACTGGTTGAACAACTGTAA	AAAGAGCAGAAGCAGCAGCATCTCTGTACATTTTGGAGCCAAGGGCAGTTCTTCAACTGGCAGCTTCACTTAACTTATCAGGTTGTATTATAACTGGTATAACTGGTTGAACAACTGTAACTGCTACCTCACTACAAGCAGAAGGAAACATTGAACTCAGAGCC
12_miRNA_full_combination_probe_x3_83	hsa-miR-10a-5p	hsa-miR-21-5p	hsa-miR-301a-3p	random	('hsa-miR-10a-5p', 'hsa-miR-21-5p', 'hsa-miR-301a-3p')	CAAATTCGGATCTACAGGGTA	CAACATCAGTCTGATAAGCTA	TTTGACAATACTATTGCACTG	AAAGAGCAGAAGCAGCAGCATCTCTGTACATTTTGGAGCCAAGGGCAAATTCGGATCTACAGGGTACACTTACAACATCAGTCTGATAAGCTACTGGTATTTGACAATACTATTGCACTGCTGCTACCTCACTACAAGCAGAAGGAAACATTGAACTCAGAGCC
12_miRNA_full_combination_probe_x3_84	hsa-miR-1304-3p	hsa-miR-22-3p	hsa-miR-425-5p	random	('hsa-miR-1304-3p', 'hsa-miR-22-3p', 'hsa-miR-425-5p')	GGGTTCGAGGCTACAGTGAGA	CAGTTCTTCAACTGGCAGCTT	AACGGGAGTGATCGTGTCATT	AAAGAGCAGAAGCAGCAGCATCTCTGTACATTTTGGAGCCAAGGGGGGTTCGAGGCTACAGTGAGACACTTACAGTTCTTCAACTGGCAGCTTCTGGTAAACGGGAGTGATCGTGTCATTCTGCTACCTCACTACAAGCAGAAGGAAACATTGAACTCAGAGCC
12_miRNA_full_combination_probe_x3_85	hsa-miR-16-5p	hsa-miR-642a-3p	hsa-miR-6855-3p	random	('hsa-miR-16-5p', 'hsa-miR-642a-3p', 'hsa-miR-6855-3p')	GCCAATATTTACGTGCTGCTA	GTTCCCTCTCCAAATGTGTCT	TGTGGGGTTGAAGGTCAGTCT	AAAGAGCAGAAGCAGCAGCATCTCTGTACATTTTGGAGCCAAGGGGCCAATATTTACGTGCTGCTACACTTGTTCCCTCTCCAAATGTGTCTCCTGGTCTGTGGGGTTGAAGGTCAGTCTCTGCTACCTCACTACAAGCAGAAGGAAACATTGAACTCAGAGCC
12_miRNA_full_combination_probe_x3_86	hsa-miR-20a-3p	hsa-miR-574-5p	hsa-miR-766-3p	random	('hsa-miR-20a-3p', 'hsa-miR-574-5p', 'hsa-miR-766-3p')	TTTAAGTGCTCATAATGCAGT	ACACTCACACACACACACTCA	CTGAGGCTGTGGGGCTGGAGT	AAAGAGCAGAAGCAGCAGCATCTCTGTACATTTTGGAGCCAAGTTTAAGTGCTCATAATGCAGTAGCACTTAACACTCACACACACACACTCACTGGTACTGAGGCTGTGGGGCTGGAGTCTGCTACCTCACTACAAGCAGAAGGAAACATTGAACTCAGAGCC
12_miRNA_full_combination_probe_x3_87	hsa-miR-17-3p	hsa-miR-210-3p	hsa-miR-365a-3p	random	('hsa-miR-17-3p', 'hsa-miR-210-3p', 'hsa-miR-365a-3p')	TACAAGTGCCTTCACTGCAGT	CAGCCGCTGTCACACGCACAG	TAAGGATTTTTAGGGGCATTA	AAAGAGCAGAAGCAGCAGCATCTCTGTACATTTTGGAGCCAAGGGTACAAGTGCCTTCACTGCAGTCACTTACAGCCGCTGTCACACGCACAGCTGGTATAAGGATTTTTAGGGGCATTACTGCTACCTCACTACAAGCAGAAGGAAACATTGAACTCAGAGCC
12_miRNA_full_combination_probe_x3_88	hsa-miR-34a-5p	hsa-miR-532-5p	hsa-miR-551b-3p	random	('hsa-miR-34a-5p', 'hsa-miR-532-5p', 'hsa-miR-551b-3p')	CAACCAGCTAAGACACTGCCA	CGGTCCTACACTCAAGGCATG	CTGAAACCAAGTATGGGTCGC	AAAGAGCAGAAGCAGCAGCATCTCTGTACATTTTGGAGCCAAGGGCAACCAGCTAAGACACTGCCACACTTACGGTCCTACACTCAAGGCATGCTGGTACTGAAACCAAGTATGGGTCGCCTGCTACCTCACTACAAGCAGAAGGAAACATTGAACTCAGAGCC
12_miRNA_full_combination_probe_x3_89	hsa-miR-24-3p	hsa-miR-24-3p	hsa-miR-324-5p	random	('hsa-miR-24-3p', 'hsa-miR-24-3p', 'hsa-miR-324-5p')	TGTTCCTGCTGAACTGAGCCA	TGTTCCTGCTGAACTGAGCCA	ACCAATGCCCTAGGGGATGCG	AAAGAGCAGAAGCAGCAGCATCTCTGTACATTTTGGAGCCAAGGGTGTTCCTGCTGAACTGAGCCACACTTCTGTTCCTGCTGAACTGAGCCACTGGTACCAATGCCCTAGGGGATGCGTCTGCTACCTCACTACAAGCAGAAGGAAACATTGAACTCAGAGCC
12_miRNA_full_combination_probe_x3_90	hsa-miR-186-5p	hsa-miR-221-3p	hsa-miR-6734-5p	random	('hsa-miR-186-5p', 'hsa-miR-221-3p', 'hsa-miR-6734-5p')	GCCCAAAAGGAGAATTCTTTG	AACCCAGCAGACAATGTAGCT	TCCACCTCATTCTCCCCTCAA	AAAGAGCAGAAGCAGCAGCATCTCTGTACATTTTGGAGCCAAGGGGCCCAAAAGGAGAATTCTTTGCACTTAACCCAGCAGACAATGTAGCTCCTGGTATCCACCTCATTCTCCCCTCAACTGCTACCTCACTACAAGCAGAAGGAAACATTGAACTCAGAGCC
12_miRNA_full_combination_probe_x3_91	hsa-miR-21-3p	hsa-miR-378a-3p	hsa-miR-7-5p	random	('hsa-miR-21-3p', 'hsa-miR-378a-3p', 'hsa-miR-7-5p')	ACAGCCCATCGACTGGTGTTG	CCTTCTGACTCCAAGTCCAGT	AACAAAATCACTAGTCTTCCA	AAAGAGCAGAAGCAGCAGCATCTCTGTACATTTTGGAGCCAAGGGACAGCCCATCGACTGGTGTTGCACTTACCTTCTGACTCCAAGTCCAGTCTGGTAAACAAAATCACTAGTCTTCCACTGCTACCTCACTACAAGCAGAAGGAAACATTGAACTCAGAGCC
12_miRNA_full_combination_probe_x3_92	hsa-miR-17-3p	hsa-miR-26a-5p	hsa-miR-7-5p	random	('hsa-miR-17-3p', 'hsa-miR-26a-5p', 'hsa-miR-7-5p')	TACAAGTGCCTTCACTGCAGT	GCCTATCCTGGATTACTTGAA	AACAAAATCACTAGTCTTCCA	AAAGAGCAGAAGCAGCAGCATCTCTGTACATTTTGGAGCCAAGGGTACAAGTGCCTTCACTGCAGTCACTTAGCCTATCCTGGATTACTTGAACTGGTAAACAAAATCACTAGTCTTCCACTGCTACCTCACTACAAGCAGAAGGAAACATTGAACTCAGAGCC
12_miRNA_full_combination_probe_x3_93	hsa-miR-17-3p	hsa-miR-18a-5p	hsa-miR-34a-5p	random	('hsa-miR-17-3p', 'hsa-miR-18a-5p', 'hsa-miR-34a-5p')	TACAAGTGCCTTCACTGCAGT	ATCTGCACTAGATGCACCTTA	CAACCAGCTAAGACACTGCCA	AAAGAGCAGAAGCAGCAGCATCTCTGTACATTTTGGAGCCAAGGGTACAAGTGCCTTCACTGCAGTCACTATCTGCACTAGATGCACCTTACCCTGGTACAACCAGCTAAGACACTGCCACTGCTACCTCACTACAAGCAGAAGGAAACATTGAACTCAGAGCC
12_miRNA_full_combination_probe_x3_94	hsa-miR-19b-3p	hsa-miR-324-5p	hsa-miR-7-5p	random	('hsa-miR-19b-3p', 'hsa-miR-324-5p', 'hsa-miR-7-5p')	AGTTTTGCATGGATTTGCACA	ACCAATGCCCTAGGGGATGCG	AACAAAATCACTAGTCTTCCA	AAAGAGCAGAAGCAGCAGCATCTCTGTACATTTTGGAGCCAAGAGTTTTGCATGGATTTGCACAAGCACTTACCAATGCCCTAGGGGATGCGCCTGGTAAACAAAATCACTAGTCTTCCACTGCTACCTCACTACAAGCAGAAGGAAACATTGAACTCAGAGCC
12_miRNA_full_combination_probe_x3_95	hsa-miR-34a-5p	hsa-miR-362-3p	hsa-miR-374a-5p	random	('hsa-miR-34a-5p', 'hsa-miR-362-3p', 'hsa-miR-374a-5p')	CAACCAGCTAAGACACTGCCA	GAATCCTTGAATAGGTGTGTT	ACTTATCAGGTTGTATTATAA	AAAGAGCAGAAGCAGCAGCATCTCTGTACATTTTGGAGCCAAGGGCAACCAGCTAAGACACTGCCACACTTAGAATCCTTGAATAGGTGTGTTCTGGTAACTTATCAGGTTGTATTATAACTGCTACCTCACTACAAGCAGAAGGAAACATTGAACTCAGAGCC
12_miRNA_full_combination_probe_x3_96	hsa-miR-107	hsa-miR-26a-5p	hsa-miR-301a-3p	random	('hsa-miR-107', 'hsa-miR-26a-5p', 'hsa-miR-301a-3p')	ATAGCCCTGTACAATGCTGCT	GCCTATCCTGGATTACTTGAA	TTTGACAATACTATTGCACTG	AAAGAGCAGAAGCAGCAGCATCTCTGTACATTTTGGAGCCAAGGATAGCCCTGTACAATGCTGCTGCACTTAGCCTATCCTGGATTACTTGAACTGGTATTTGACAATACTATTGCACTGCTGCTACCTCACTACAAGCAGAAGGAAACATTGAACTCAGAGCC
12_miRNA_full_combination_probe_x3_97	hsa-miR-26a-5p	hsa-miR-361-5p	hsa-miR-362-3p	random	('hsa-miR-26a-5p', 'hsa-miR-361-5p', 'hsa-miR-362-3p')	GCCTATCCTGGATTACTTGAA	TACCCCTGGAGATTCTGATAA	GAATCCTTGAATAGGTGTGTT	AAAGAGCAGAAGCAGCAGCATCTCTGTACATTTTGGAGCCAAGGGGCCTATCCTGGATTACTTGAACACTTATACCCCTGGAGATTCTGATAACTGGTAGAATCCTTGAATAGGTGTGTTCTGCTACCTCACTACAAGCAGAAGGAAACATTGAACTCAGAGCC
12_miRNA_full_combination_probe_x3_98	hsa-miR-19b-3p	hsa-miR-365a-3p	hsa-miR-4728-5p	random	('hsa-miR-19b-3p', 'hsa-miR-365a-3p', 'hsa-miR-4728-5p')	AGTTTTGCATGGATTTGCACA	TAAGGATTTTTAGGGGCATTA	CTTGCTGCCTCTCCCCTCCCA	AAAGAGCAGAAGCAGCAGCATCTCTGTACATTTTGGAGCCAAGAGTTTTGCATGGATTTGCACAAGCACTTATAAGGATTTTTAGGGGCATTACTGGTACTTGCTGCCTCTCCCCTCCCACTGCTACCTCACTACAAGCAGAAGGAAACATTGAACTCAGAGCC
12_miRNA_full_combination_probe_x3_99	hsa-miR-140-5p	hsa-miR-197-5p	hsa-miR-21-5p	random	('hsa-miR-140-5p', 'hsa-miR-197-5p', 'hsa-miR-21-5p')	TACCATAGGGTAAAACCACTG	TCCCACTGCCCTCTCTACCCG	CAACATCAGTCTGATAAGCTA	AAAGAGCAGAAGCAGCAGCATCTCTGTACATTTTGGAGCCAAGGGTACCATAGGGTAAAACCACTGCACTTATCCCACTGCCCTCTCTACCCGCTGGTACAACATCAGTCTGATAAGCTACTGCTACCTCACTACAAGCAGAAGGAAACATTGAACTCAGAGCC
12_miRNA_full_combination_probe_x3_100	hsa-miR-18a-5p	hsa-miR-23a-3p	hsa-miR-301a-3p	random	('hsa-miR-18a-5p', 'hsa-miR-23a-3p', 'hsa-miR-301a-3p')	ATCTGCACTAGATGCACCTTA	GGAAATCCCTGGCAATGTGAT	TTTGACAATACTATTGCACTG	AAAGAGCAGAAGCAGCAGCATCTCTGTACATTTTGGAGCCAAGATCTGCACTAGATGCACCTTAAGCACTGGAAATCCCTGGCAATGTGATCCCTGGTATTTGACAATACTATTGCACTGCTGCTACCTCACTACAAGCAGAAGGAAACATTGAACTCAGAGCC
