## Supplementary material for "MicroRNA-directed control of complex mRNA stability patterns across cell types": Design of Library 2: 13_miRNA_full_combination_probe_x4.csv

	miRNA1	miRNA2	miRNA3	miRNA4	category	sorted_mirnas	target1	target2	target3	target4	seq
13_miRNA_full_combination_probe_x4_1	hsa-miR-425-3p	hsa-miR-362-3p	hsa-miR-10a-5p	hsa-miR-6855-3p	low	('hsa-miR-10a-5p', 'hsa-miR-362-3p', 'hsa-miR-425-3p', 'hsa-miR-6855-3p')	GGCGGACACGACATTCCCGAT	GAATCCTTGAATAGGTGTGTT	CAAATTCGGATCTACAGGGTA	TGTGGGGTTGAAGGTCAGTCT	AAAGAGCAGAAGCAGCAGCATCTCTGTACATTTGGCGGACACGACATTCCCGATTCAGGGGAATCCTTGAATAGGTGTGTTCACCAGCAAATTCGGATCTACAGGGTAGTGTACTGTGGGGTTGAAGGTCAGTCTAAGCAGAAGGAAACATTGAACTCAGAGCC
13_miRNA_full_combination_probe_x4_2	hsa-miR-191-3p	hsa-miR-574-3p	hsa-miR-574-3p	hsa-miR-185-5p	low	('hsa-miR-185-5p', 'hsa-miR-191-3p', 'hsa-miR-574-3p', 'hsa-miR-574-3p')	GGGACGAAATCCAAGCGCAGC	GTGGGTGTGTGCATGAGCGTG	GTGGGTGTGTGCATGAGCGTG	CAGGAACTGCCTTTCTCTCCA	AAAGAGCAGAAGCAGCAGCATCTCTGTACATTTGGGACGAAATCCAAGCGCAGCTCAGGGGTGGGTGTGTGCATGAGCGTGCACCAGGTGGGTGTGTGCATGAGCGTGGTGTACCAGGAACTGCCTTTCTCTCCAAAGCAGAAGGAAACATTGAACTCAGAGCC
13_miRNA_full_combination_probe_x4_3	hsa-miR-660-5p	hsa-miR-211-3p	hsa-miR-425-3p	hsa-miR-186-5p	low	('hsa-miR-186-5p', 'hsa-miR-211-3p', 'hsa-miR-425-3p', 'hsa-miR-660-5p')	AACTCCGATATGCAATGGGTA	GCACCCCTTTGCTGTCCCTGC	GGCGGACACGACATTCCCGAT	GCCCAAAAGGAGAATTCTTTG	AAAGAGCAGAAGCAGCAGCATCTCTGTACATTTAACTCCGATATGCAATGGGTATCAGGGGCACCCCTTTGCTGTCCCTGCCACCAGGGCGGACACGACATTCCCGATCTGTACGCCCAAAAGGAGAATTCTTTGAAGCAGAAGGAAACATTGAACTCAGAGCC
13_miRNA_full_combination_probe_x4_4	hsa-miR-197-3p	hsa-miR-423-5p	hsa-miR-361-5p	hsa-miR-10a-5p	low	('hsa-miR-10a-5p', 'hsa-miR-197-3p', 'hsa-miR-361-5p', 'hsa-miR-423-5p')	CTGGGTGGAGAAGGTGGTGAA	AGTCTCGCTCTCTGCCCCTCA	TACCCCTGGAGATTCTGATAA	CAAATTCGGATCTACAGGGTA	AAAGAGCAGAAGCAGCAGCATCTCTGTACATTTCTGGGTGGAGAAGGTGGTGAATCAGGGAGTCTCGCTCTCTGCCCCTCACACCAGTACCCCTGGAGATTCTGATAAGTGTACCAAATTCGGATCTACAGGGTAAAGCAGAAGGAAACATTGAACTCAGAGCC
13_miRNA_full_combination_probe_x4_5	hsa-miR-4687-3p	hsa-miR-33b-3p	hsa-miR-135b-5p	hsa-miR-342-3p	low	('hsa-miR-135b-5p', 'hsa-miR-33b-3p', 'hsa-miR-342-3p', 'hsa-miR-4687-3p')	GCCTGCCCCCTCCAACAGCCA	GGCTGCACTGCCGAGGCACTG	ACATAGGAATGAAAAGCCATA	GGGTGCGATTTCTGTGTGAGA	AAAGAGCAGAAGCAGCAGCATCTCTGTACATTTGCCTGCCCCCTCCAACAGCCATCAGGGGGCTGCACTGCCGAGGCACTGCACCACATAGGAATGAAAAGCCATACTGTGTACGGGTGCGATTTCTGTGTGAGAAAGCAGAAGGAAACATTGAACTCAGAGCC
13_miRNA_full_combination_probe_x4_6	hsa-miR-20a-3p	hsa-miR-423-5p	hsa-miR-197-3p	hsa-miR-660-5p	low	('hsa-miR-197-3p', 'hsa-miR-20a-3p', 'hsa-miR-423-5p', 'hsa-miR-660-5p')	TTTAAGTGCTCATAATGCAGT	AGTCTCGCTCTCTGCCCCTCA	CTGGGTGGAGAAGGTGGTGAA	AACTCCGATATGCAATGGGTA	AAAGAGCAGAAGCAGCAGCATCTCTGTACATTTTAAGTGCTCATAATGCAGTACTCAGGGAGTCTCGCTCTCTGCCCCTCACACCAGCTGGGTGGAGAAGGTGGTGAAGTGTACAACTCCGATATGCAATGGGTAAAGCAGAAGGAAACATTGAACTCAGAGCC
13_miRNA_full_combination_probe_x4_7	hsa-miR-182-5p	hsa-miR-33b-3p	hsa-miR-192-5p	hsa-miR-126-3p	low	('hsa-miR-126-3p', 'hsa-miR-182-5p', 'hsa-miR-192-5p', 'hsa-miR-33b-3p')	GTGAGTTCTACCATTGCCAAA	GGCTGCACTGCCGAGGCACTG	GGCTGTCAATTCATAGGTCAG	GCATTATTACTCACGGTACGA	AAAGAGCAGAAGCAGCAGCATCTCTGTACATTTGTGAGTTCTACCATTGCCAAATCAGGGGGCTGCACTGCCGAGGCACTGCACCAGGGCTGTCAATTCATAGGTCAGGTGTACGCATTATTACTCACGGTACGAAAGCAGAAGGAAACATTGAACTCAGAGCC
13_miRNA_full_combination_probe_x4_8	hsa-miR-362-3p	hsa-miR-513a-5p	hsa-miR-182-5p	hsa-miR-33b-3p	low	('hsa-miR-182-5p', 'hsa-miR-33b-3p', 'hsa-miR-362-3p', 'hsa-miR-513a-5p')	GAATCCTTGAATAGGTGTGTT	AAAATGACACCTCCCTGTGAA	GTGAGTTCTACCATTGCCAAA	GGCTGCACTGCCGAGGCACTG	AAAGAGCAGAAGCAGCAGCATCTCTGTACATTTGAATCCTTGAATAGGTGTGTTTCAGGGAAAATGACACCTCCCTGTGAACACCAGGTGAGTTCTACCATTGCCAAAGTGTACGGCTGCACTGCCGAGGCACTGAAGCAGAAGGAAACATTGAACTCAGAGCC
13_miRNA_full_combination_probe_x4_9	hsa-miR-551b-3p	hsa-miR-218-5p	hsa-miR-574-3p	hsa-miR-6734-5p	low	('hsa-miR-218-5p', 'hsa-miR-551b-3p', 'hsa-miR-574-3p', 'hsa-miR-6734-5p')	CTGAAACCAAGTATGGGTCGC	ACATGGTTAGATCAAGCACAA	GTGGGTGTGTGCATGAGCGTG	TCCACCTCATTCTCCCCTCAA	AAAGAGCAGAAGCAGCAGCATCTCTGTACATTTCTGAAACCAAGTATGGGTCGCTCAGACATGGTTAGATCAAGCACAAGACACCAGGTGGGTGTGTGCATGAGCGTGGTGTACTCCACCTCATTCTCCCCTCAAAAGCAGAAGGAAACATTGAACTCAGAGCC
13_miRNA_full_combination_probe_x4_10	hsa-miR-140-5p	hsa-miR-135b-5p	hsa-miR-135b-5p	hsa-miR-183-5p	low	('hsa-miR-135b-5p', 'hsa-miR-135b-5p', 'hsa-miR-140-5p', 'hsa-miR-183-5p')	TACCATAGGGTAAAACCACTG	ACATAGGAATGAAAAGCCATA	ACATAGGAATGAAAAGCCATA	GTGAATTCTACCAGTGCCATA	AAAGAGCAGAAGCAGCAGCATCTCTGTACATTTTACCATAGGGTAAAACCACTGTCAGACATAGGAATGAAAAGCCATAGACACCACATAGGAATGAAAAGCCATACTGTGTACGTGAATTCTACCAGTGCCATAAAGCAGAAGGAAACATTGAACTCAGAGCC
13_miRNA_full_combination_probe_x4_11	hsa-miR-4687-3p	hsa-miR-186-5p	hsa-miR-34b-5p	hsa-miR-20a-3p	low	('hsa-miR-186-5p', 'hsa-miR-20a-3p', 'hsa-miR-34b-5p', 'hsa-miR-4687-3p')	GCCTGCCCCCTCCAACAGCCA	GCCCAAAAGGAGAATTCTTTG	ATCAGCTAATGACACTGCCTA	TTTAAGTGCTCATAATGCAGT	AAAGAGCAGAAGCAGCAGCATCTCTGTACATTTGCCTGCCCCCTCCAACAGCCATCAGGGGCCCAAAAGGAGAATTCTTTGCACCATCAGCTAATGACACTGCCTACTGTGTTTTAAGTGCTCATAATGCAGTACAAGCAGAAGGAAACATTGAACTCAGAGCC
13_miRNA_full_combination_probe_x4_12	hsa-miR-1304-3p	hsa-miR-6734-5p	hsa-miR-191-3p	hsa-miR-34b-5p	low	('hsa-miR-1304-3p', 'hsa-miR-191-3p', 'hsa-miR-34b-5p', 'hsa-miR-6734-5p')	GGGTTCGAGGCTACAGTGAGA	TCCACCTCATTCTCCCCTCAA	GGGACGAAATCCAAGCGCAGC	ATCAGCTAATGACACTGCCTA	AAAGAGCAGAAGCAGCAGCATCTCTGTACATTTGGGTTCGAGGCTACAGTGAGATCAGGGTCCACCTCATTCTCCCCTCAACACCAGGGGACGAAATCCAAGCGCAGCGTGTATCAGCTAATGACACTGCCTAACAAGCAGAAGGAAACATTGAACTCAGAGCC
13_miRNA_full_combination_probe_x4_13	hsa-miR-126-3p	hsa-miR-205-5p	hsa-miR-31-5p	hsa-miR-4687-3p	low	('hsa-miR-126-3p', 'hsa-miR-205-5p', 'hsa-miR-31-5p', 'hsa-miR-4687-3p')	GCATTATTACTCACGGTACGA	AGACTCCGGTGGAATGAAGGA	AGCTATGCCAGCATCTTGCCT	GCCTGCCCCCTCCAACAGCCA	AAAGAGCAGAAGCAGCAGCATCTCTGTACATTTGCATTATTACTCACGGTACGATCAGGAGACTCCGGTGGAATGAAGGAACACCAAGCTATGCCAGCATCTTGCCTTGTGTACGCCTGCCCCCTCCAACAGCCAAAGCAGAAGGAAACATTGAACTCAGAGCC
13_miRNA_full_combination_probe_x4_14	hsa-miR-20a-3p	hsa-miR-218-5p	hsa-miR-1304-3p	hsa-miR-191-3p	low	('hsa-miR-1304-3p', 'hsa-miR-191-3p', 'hsa-miR-20a-3p', 'hsa-miR-218-5p')	TTTAAGTGCTCATAATGCAGT	ACATGGTTAGATCAAGCACAA	GGGTTCGAGGCTACAGTGAGA	GGGACGAAATCCAAGCGCAGC	AAAGAGCAGAAGCAGCAGCATCTCTGTACATTTTAAGTGCTCATAATGCAGTACTCAGACATGGTTAGATCAAGCACAAGACACCAGGGGTTCGAGGCTACAGTGAGAGTGTACGGGACGAAATCCAAGCGCAGCAAGCAGAAGGAAACATTGAACTCAGAGCC
13_miRNA_full_combination_probe_x4_15	hsa-miR-205-5p	hsa-miR-191-3p	hsa-miR-551b-3p	hsa-miR-4687-3p	low	('hsa-miR-191-3p', 'hsa-miR-205-5p', 'hsa-miR-4687-3p', 'hsa-miR-551b-3p')	AGACTCCGGTGGAATGAAGGA	GGGACGAAATCCAAGCGCAGC	CTGAAACCAAGTATGGGTCGC	GCCTGCCCCCTCCAACAGCCA	AAAGAGCAGAAGCAGCAGCATCTCTGTACATTAGACTCCGGTGGAATGAAGGACTCAGGGGGGACGAAATCCAAGCGCAGCCACCAGCTGAAACCAAGTATGGGTCGCGTGTACGCCTGCCCCCTCCAACAGCCAAAGCAGAAGGAAACATTGAACTCAGAGCC
13_miRNA_full_combination_probe_x4_16	hsa-miR-362-3p	hsa-miR-218-5p	hsa-miR-6734-5p	hsa-miR-197-3p	low	('hsa-miR-197-3p', 'hsa-miR-218-5p', 'hsa-miR-362-3p', 'hsa-miR-6734-5p')	GAATCCTTGAATAGGTGTGTT	ACATGGTTAGATCAAGCACAA	TCCACCTCATTCTCCCCTCAA	CTGGGTGGAGAAGGTGGTGAA	AAAGAGCAGAAGCAGCAGCATCTCTGTACATTTGAATCCTTGAATAGGTGTGTTTCAGACATGGTTAGATCAAGCACAAGACACCAGTCCACCTCATTCTCCCCTCAAGTGTACCTGGGTGGAGAAGGTGGTGAAAAGCAGAAGGAAACATTGAACTCAGAGCC
13_miRNA_full_combination_probe_x4_17	hsa-miR-4687-3p	hsa-miR-664b-3p	hsa-miR-192-5p	hsa-miR-10a-5p	low	('hsa-miR-10a-5p', 'hsa-miR-192-5p', 'hsa-miR-4687-3p', 'hsa-miR-664b-3p')	GCCTGCCCCCTCCAACAGCCA	GTAGGCTGGGAGGCAAATGAA	GGCTGTCAATTCATAGGTCAG	CAAATTCGGATCTACAGGGTA	AAAGAGCAGAAGCAGCAGCATCTCTGTACATTTGCCTGCCCCCTCCAACAGCCATCAGGGTAGGCTGGGAGGCAAATGAAACACCAGGGCTGTCAATTCATAGGTCAGGTGTACCAAATTCGGATCTACAGGGTAAAGCAGAAGGAAACATTGAACTCAGAGCC
13_miRNA_full_combination_probe_x4_18	hsa-miR-191-3p	hsa-miR-582-5p	hsa-miR-6855-3p	hsa-miR-4728-5p	low	('hsa-miR-191-3p', 'hsa-miR-4728-5p', 'hsa-miR-582-5p', 'hsa-miR-6855-3p')	GGGACGAAATCCAAGCGCAGC	TAACTGGTTGAACAACTGTAA	TGTGGGGTTGAAGGTCAGTCT	CTTGCTGCCTCTCCCCTCCCA	AAAGAGCAGAAGCAGCAGCATCTCTGTACATTTGGGACGAAATCCAAGCGCAGCTCAGGGTAACTGGTTGAACAACTGTAACACCAGTGTGGGGTTGAAGGTCAGTCTGTGTACCTTGCTGCCTCTCCCCTCCCAAAGCAGAAGGAAACATTGAACTCAGAGCC
13_miRNA_full_combination_probe_x4_19	hsa-miR-224-5p	hsa-miR-532-5p	hsa-miR-1304-3p	hsa-miR-218-5p	low	('hsa-miR-1304-3p', 'hsa-miR-218-5p', 'hsa-miR-224-5p', 'hsa-miR-532-5p')	ACGGAACCACTAGTGACTTGA	CGGTCCTACACTCAAGGCATG	GGGTTCGAGGCTACAGTGAGA	ACATGGTTAGATCAAGCACAA	AAAGAGCAGAAGCAGCAGCATCTCTGTACATTTACGGAACCACTAGTGACTTGATCAGGGCGGTCCTACACTCAAGGCATGCACCAGGGGTTCGAGGCTACAGTGAGAGTGTACATGGTTAGATCAAGCACAAACAAGCAGAAGGAAACATTGAACTCAGAGCC
13_miRNA_full_combination_probe_x4_20	hsa-miR-10a-5p	hsa-miR-33b-3p	hsa-miR-183-5p	hsa-miR-186-5p	low	('hsa-miR-10a-5p', 'hsa-miR-183-5p', 'hsa-miR-186-5p', 'hsa-miR-33b-3p')	CAAATTCGGATCTACAGGGTA	GGCTGCACTGCCGAGGCACTG	GTGAATTCTACCAGTGCCATA	GCCCAAAAGGAGAATTCTTTG	AAAGAGCAGAAGCAGCAGCATCTCTGTACATTTCAAATTCGGATCTACAGGGTATCAGGGGGCTGCACTGCCGAGGCACTGCACCAGGTGAATTCTACCAGTGCCATAGTGTACGCCCAAAAGGAGAATTCTTTGAAGCAGAAGGAAACATTGAACTCAGAGCC
13_miRNA_full_combination_probe_x4_21	hsa-miR-140-3p	hsa-miR-532-5p	hsa-miR-186-5p	hsa-miR-218-5p	low	('hsa-miR-140-3p', 'hsa-miR-186-5p', 'hsa-miR-218-5p', 'hsa-miR-532-5p')	CCGTGGTTCTACCCTGTGGTA	CGGTCCTACACTCAAGGCATG	GCCCAAAAGGAGAATTCTTTG	ACATGGTTAGATCAAGCACAA	AAAGAGCAGAAGCAGCAGCATCTCTGTACATTTCCGTGGTTCTACCCTGTGGTATCAGGGCGGTCCTACACTCAAGGCATGCACCAGGCCCAAAAGGAGAATTCTTTGGTGTACATGGTTAGATCAAGCACAAACAAGCAGAAGGAAACATTGAACTCAGAGCC
13_miRNA_full_combination_probe_x4_22	hsa-miR-31-5p	hsa-miR-532-5p	hsa-miR-551b-3p	hsa-miR-34b-5p	low	('hsa-miR-31-5p', 'hsa-miR-34b-5p', 'hsa-miR-532-5p', 'hsa-miR-551b-3p')	AGCTATGCCAGCATCTTGCCT	CGGTCCTACACTCAAGGCATG	CTGAAACCAAGTATGGGTCGC	ATCAGCTAATGACACTGCCTA	AAAGAGCAGAAGCAGCAGCATCTCTGTACATTAGCTATGCCAGCATCTTGCCTCTCAGGGCGGTCCTACACTCAAGGCATGCACCAGCTGAAACCAAGTATGGGTCGCGTGTATCAGCTAATGACACTGCCTAACAAGCAGAAGGAAACATTGAACTCAGAGCC
13_miRNA_full_combination_probe_x4_23	hsa-miR-126-3p	hsa-miR-342-3p	hsa-miR-532-5p	hsa-miR-34b-5p	low	('hsa-miR-126-3p', 'hsa-miR-342-3p', 'hsa-miR-34b-5p', 'hsa-miR-532-5p')	GCATTATTACTCACGGTACGA	GGGTGCGATTTCTGTGTGAGA	CGGTCCTACACTCAAGGCATG	ATCAGCTAATGACACTGCCTA	AAAGAGCAGAAGCAGCAGCATCTCTGTACATTTGCATTATTACTCACGGTACGATCAGGGGGGTGCGATTTCTGTGTGAGACACCAGCGGTCCTACACTCAAGGCATGGTGTATCAGCTAATGACACTGCCTAACAAGCAGAAGGAAACATTGAACTCAGAGCC
13_miRNA_full_combination_probe_x4_24	hsa-miR-362-3p	hsa-miR-186-5p	hsa-miR-183-5p	hsa-miR-425-3p	low	('hsa-miR-183-5p', 'hsa-miR-186-5p', 'hsa-miR-362-3p', 'hsa-miR-425-3p')	GAATCCTTGAATAGGTGTGTT	GCCCAAAAGGAGAATTCTTTG	GTGAATTCTACCAGTGCCATA	GGCGGACACGACATTCCCGAT	AAAGAGCAGAAGCAGCAGCATCTCTGTACATTTGAATCCTTGAATAGGTGTGTTTCAGGGGCCCAAAAGGAGAATTCTTTGCACCAGGTGAATTCTACCAGTGCCATAGTGTACGGCGGACACGACATTCCCGATAAGCAGAAGGAAACATTGAACTCAGAGCC
13_miRNA_full_combination_probe_x4_25	hsa-miR-185-5p	hsa-miR-6855-3p	hsa-miR-513a-5p	hsa-miR-185-5p	low	('hsa-miR-185-5p', 'hsa-miR-185-5p', 'hsa-miR-513a-5p', 'hsa-miR-6855-3p')	CAGGAACTGCCTTTCTCTCCA	TGTGGGGTTGAAGGTCAGTCT	AAAATGACACCTCCCTGTGAA	CAGGAACTGCCTTTCTCTCCA	AAAGAGCAGAAGCAGCAGCATCTCTGTACATTTCAGGAACTGCCTTTCTCTCCATCAGGGTGTGGGGTTGAAGGTCAGTCTCACCAGAAAATGACACCTCCCTGTGAAGTGTACCAGGAACTGCCTTTCTCTCCAAAGCAGAAGGAAACATTGAACTCAGAGCC
13_miRNA_full_combination_probe_x4_26	hsa-miR-10a-5p	hsa-miR-551b-3p	hsa-miR-551b-3p	hsa-miR-4687-3p	low	('hsa-miR-10a-5p', 'hsa-miR-4687-3p', 'hsa-miR-551b-3p', 'hsa-miR-551b-3p')	CAAATTCGGATCTACAGGGTA	CTGAAACCAAGTATGGGTCGC	CTGAAACCAAGTATGGGTCGC	GCCTGCCCCCTCCAACAGCCA	AAAGAGCAGAAGCAGCAGCATCTCTGTACATTTCAAATTCGGATCTACAGGGTATCAGGGCTGAAACCAAGTATGGGTCGCCACCAGCTGAAACCAAGTATGGGTCGCGTGTACGCCTGCCCCCTCCAACAGCCAAAGCAGAAGGAAACATTGAACTCAGAGCC
13_miRNA_full_combination_probe_x4_27	hsa-miR-126-3p	hsa-miR-34b-5p	hsa-miR-183-5p	hsa-miR-342-3p	low	('hsa-miR-126-3p', 'hsa-miR-183-5p', 'hsa-miR-342-3p', 'hsa-miR-34b-5p')	GCATTATTACTCACGGTACGA	ATCAGCTAATGACACTGCCTA	GTGAATTCTACCAGTGCCATA	GGGTGCGATTTCTGTGTGAGA	AAAGAGCAGAAGCAGCAGCATCTCTGTACATTTGCATTATTACTCACGGTACGATCAGATCAGCTAATGACACTGCCTAGACACCAGGTGAATTCTACCAGTGCCATAGTGTACGGGTGCGATTTCTGTGTGAGAAAGCAGAAGGAAACATTGAACTCAGAGCC
13_miRNA_full_combination_probe_x4_28	hsa-miR-140-3p	hsa-miR-185-5p	hsa-miR-140-3p	hsa-miR-362-3p	low	('hsa-miR-140-3p', 'hsa-miR-140-3p', 'hsa-miR-185-5p', 'hsa-miR-362-3p')	CCGTGGTTCTACCCTGTGGTA	CAGGAACTGCCTTTCTCTCCA	CCGTGGTTCTACCCTGTGGTA	GAATCCTTGAATAGGTGTGTT	AAAGAGCAGAAGCAGCAGCATCTCTGTACATTTCCGTGGTTCTACCCTGTGGTATCAGGGCAGGAACTGCCTTTCTCTCCACACCAGCCGTGGTTCTACCCTGTGGTAGTGTACGAATCCTTGAATAGGTGTGTTAAGCAGAAGGAAACATTGAACTCAGAGCC
13_miRNA_full_combination_probe_x4_29	hsa-miR-34b-5p	hsa-miR-222-3p	hsa-miR-582-5p	hsa-miR-192-5p	low	('hsa-miR-192-5p', 'hsa-miR-222-3p', 'hsa-miR-34b-5p', 'hsa-miR-582-5p')	ATCAGCTAATGACACTGCCTA	ACCCAGTAGCCAGATGTAGCT	TAACTGGTTGAACAACTGTAA	GGCTGTCAATTCATAGGTCAG	AAAGAGCAGAAGCAGCAGCATCTCTGTACATATCAGCTAATGACACTGCCTAACTCAGGACCCAGTAGCCAGATGTAGCTACACCAGTAACTGGTTGAACAACTGTAAGTGTACGGCTGTCAATTCATAGGTCAGAAGCAGAAGGAAACATTGAACTCAGAGCC
13_miRNA_full_combination_probe_x4_30	hsa-miR-342-3p	hsa-miR-6855-3p	hsa-miR-513a-5p	hsa-miR-183-5p	low	('hsa-miR-183-5p', 'hsa-miR-342-3p', 'hsa-miR-513a-5p', 'hsa-miR-6855-3p')	GGGTGCGATTTCTGTGTGAGA	TGTGGGGTTGAAGGTCAGTCT	AAAATGACACCTCCCTGTGAA	GTGAATTCTACCAGTGCCATA	AAAGAGCAGAAGCAGCAGCATCTCTGTACATTTGGGTGCGATTTCTGTGTGAGATCAGGGTGTGGGGTTGAAGGTCAGTCTCACCAGAAAATGACACCTCCCTGTGAAGTGTACGTGAATTCTACCAGTGCCATAAAGCAGAAGGAAACATTGAACTCAGAGCC
13_miRNA_full_combination_probe_x4_31	hsa-miR-210-3p	hsa-miR-197-5p	hsa-miR-101-3p	hsa-miR-590-5p	mid	('hsa-miR-101-3p', 'hsa-miR-197-5p', 'hsa-miR-210-3p', 'hsa-miR-590-5p')	CAGCCGCTGTCACACGCACAG	TCCCACTGCCCTCTCTACCCG	TTCAGTTATCACAGTACTGTA	TGCACTTTTATGAATAAGCTC	AAAGAGCAGAAGCAGCAGCATCTCTGTACATTTCAGCCGCTGTCACACGCACAGTCAGGGTCCCACTGCCCTCTCTACCCGCACCAGTTCAGTTATCACAGTACTGTAGTGTACTGCACTTTTATGAATAAGCTCAAGCAGAAGGAAACATTGAACTCAGAGCC
13_miRNA_full_combination_probe_x4_32	hsa-miR-642a-3p	hsa-miR-21-3p	hsa-miR-590-5p	hsa-miR-324-5p	mid	('hsa-miR-21-3p', 'hsa-miR-324-5p', 'hsa-miR-590-5p', 'hsa-miR-642a-3p')	GTTCCCTCTCCAAATGTGTCT	ACAGCCCATCGACTGGTGTTG	TGCACTTTTATGAATAAGCTC	ACCAATGCCCTAGGGGATGCG	AAAGAGCAGAAGCAGCAGCATCTCTGTACATTGTTCCCTCTCCAAATGTGTCTCTCAGGGACAGCCCATCGACTGGTGTTGCACCAGTGCACTTTTATGAATAAGCTCGTGTAACCAATGCCCTAGGGGATGCGCAAGCAGAAGGAAACATTGAACTCAGAGCC
13_miRNA_full_combination_probe_x4_33	hsa-miR-642a-3p	hsa-miR-574-5p	hsa-miR-574-5p	hsa-miR-301a-3p	mid	('hsa-miR-301a-3p', 'hsa-miR-574-5p', 'hsa-miR-574-5p', 'hsa-miR-642a-3p')	GTTCCCTCTCCAAATGTGTCT	ACACTCACACACACACACTCA	ACACTCACACACACACACTCA	TTTGACAATACTATTGCACTG	AAAGAGCAGAAGCAGCAGCATCTCTGTACATTGTTCCCTCTCCAAATGTGTCTCTCAGGGACACTCACACACACACACTCACACCAGACACTCACACACACACACTCAGTGTACTTTGACAATACTATTGCACTGAAGCAGAAGGAAACATTGAACTCAGAGCC
13_miRNA_full_combination_probe_x4_34	hsa-miR-320a-3p	hsa-miR-590-5p	hsa-miR-21-3p	hsa-miR-197-5p	mid	('hsa-miR-197-5p', 'hsa-miR-21-3p', 'hsa-miR-320a-3p', 'hsa-miR-590-5p')	CGCCCTCTCAACCCAGCTTTT	TGCACTTTTATGAATAAGCTC	ACAGCCCATCGACTGGTGTTG	TCCCACTGCCCTCTCTACCCG	AAAGAGCAGAAGCAGCAGCATCTCTGTACATTTCGCCCTCTCAACCCAGCTTTTTCAGGGTGCACTTTTATGAATAAGCTCCACCAGACAGCCCATCGACTGGTGTTGGTGTACTCCCACTGCCCTCTCTACCCGAAGCAGAAGGAAACATTGAACTCAGAGCC
13_miRNA_full_combination_probe_x4_35	hsa-miR-17-3p	hsa-miR-425-5p	hsa-miR-197-5p	hsa-miR-642a-3p	mid	('hsa-miR-17-3p', 'hsa-miR-197-5p', 'hsa-miR-425-5p', 'hsa-miR-642a-3p')	TACAAGTGCCTTCACTGCAGT	AACGGGAGTGATCGTGTCATT	TCCCACTGCCCTCTCTACCCG	GTTCCCTCTCCAAATGTGTCT	AAAGAGCAGAAGCAGCAGCATCTCTGTACATTTTACAAGTGCCTTCACTGCAGTTCAGGGAACGGGAGTGATCGTGTCATTCACCAGTCCCACTGCCCTCTCTACCCGGTGTAGTTCCCTCTCCAAATGTGTCTCAAGCAGAAGGAAACATTGAACTCAGAGCC
13_miRNA_full_combination_probe_x4_36	hsa-miR-17-3p	hsa-miR-320a-3p	hsa-miR-101-3p	hsa-miR-378a-3p	mid	('hsa-miR-101-3p', 'hsa-miR-17-3p', 'hsa-miR-320a-3p', 'hsa-miR-378a-3p')	TACAAGTGCCTTCACTGCAGT	CGCCCTCTCAACCCAGCTTTT	TTCAGTTATCACAGTACTGTA	CCTTCTGACTCCAAGTCCAGT	AAAGAGCAGAAGCAGCAGCATCTCTGTACATTTTACAAGTGCCTTCACTGCAGTTCAGGGCGCCCTCTCAACCCAGCTTTTCACCAGTTCAGTTATCACAGTACTGTAGTGTACCCTTCTGACTCCAAGTCCAGTAAGCAGAAGGAAACATTGAACTCAGAGCC
13_miRNA_full_combination_probe_x4_37	hsa-miR-197-5p	hsa-miR-320a-3p	hsa-miR-590-5p	hsa-miR-17-3p	mid	('hsa-miR-17-3p', 'hsa-miR-197-5p', 'hsa-miR-320a-3p', 'hsa-miR-590-5p')	TCCCACTGCCCTCTCTACCCG	CGCCCTCTCAACCCAGCTTTT	TGCACTTTTATGAATAAGCTC	TACAAGTGCCTTCACTGCAGT	AAAGAGCAGAAGCAGCAGCATCTCTGTACATTTTCCCACTGCCCTCTCTACCCGTCAGGGCGCCCTCTCAACCCAGCTTTTCACCAGTGCACTTTTATGAATAAGCTCGTGTACTACAAGTGCCTTCACTGCAGTAAGCAGAAGGAAACATTGAACTCAGAGCC
13_miRNA_full_combination_probe_x4_38	hsa-miR-320a-3p	hsa-miR-324-5p	hsa-miR-378a-3p	hsa-miR-574-5p	mid	('hsa-miR-320a-3p', 'hsa-miR-324-5p', 'hsa-miR-378a-3p', 'hsa-miR-574-5p')	CGCCCTCTCAACCCAGCTTTT	ACCAATGCCCTAGGGGATGCG	CCTTCTGACTCCAAGTCCAGT	ACACTCACACACACACACTCA	AAAGAGCAGAAGCAGCAGCATCTCTGTACATTTCGCCCTCTCAACCCAGCTTTTTCAGGACCAATGCCCTAGGGGATGCGACACCAGCCTTCTGACTCCAAGTCCAGTGTGTACACACTCACACACACACACTCAAAGCAGAAGGAAACATTGAACTCAGAGCC
13_miRNA_full_combination_probe_x4_39	hsa-miR-210-3p	hsa-miR-221-3p	hsa-miR-324-5p	hsa-miR-17-3p	mid	('hsa-miR-17-3p', 'hsa-miR-210-3p', 'hsa-miR-221-3p', 'hsa-miR-324-5p')	CAGCCGCTGTCACACGCACAG	AACCCAGCAGACAATGTAGCT	ACCAATGCCCTAGGGGATGCG	TACAAGTGCCTTCACTGCAGT	AAAGAGCAGAAGCAGCAGCATCTCTGTACATTTCAGCCGCTGTCACACGCACAGTCAGGAACCCAGCAGACAATGTAGCTACACCAACCAATGCCCTAGGGGATGCGTGTGTACTACAAGTGCCTTCACTGCAGTAAGCAGAAGGAAACATTGAACTCAGAGCC
13_miRNA_full_combination_probe_x4_40	hsa-miR-7-5p	hsa-miR-17-3p	hsa-miR-642a-3p	hsa-miR-21-3p	mid	('hsa-miR-17-3p', 'hsa-miR-21-3p', 'hsa-miR-642a-3p', 'hsa-miR-7-5p')	AACAAAATCACTAGTCTTCCA	TACAAGTGCCTTCACTGCAGT	GTTCCCTCTCCAAATGTGTCT	ACAGCCCATCGACTGGTGTTG	AAAGAGCAGAAGCAGCAGCATCTCTGTACATTTAACAAAATCACTAGTCTTCCATCAGGGTACAAGTGCCTTCACTGCAGTCACCAGTTCCCTCTCCAAATGTGTCTTGTGTACACAGCCCATCGACTGGTGTTGAAGCAGAAGGAAACATTGAACTCAGAGCC
13_miRNA_full_combination_probe_x4_41	hsa-miR-320a-3p	hsa-miR-101-3p	hsa-miR-320a-3p	hsa-miR-221-3p	mid	('hsa-miR-101-3p', 'hsa-miR-221-3p', 'hsa-miR-320a-3p', 'hsa-miR-320a-3p')	CGCCCTCTCAACCCAGCTTTT	TTCAGTTATCACAGTACTGTA	CGCCCTCTCAACCCAGCTTTT	AACCCAGCAGACAATGTAGCT	AAAGAGCAGAAGCAGCAGCATCTCTGTACATTTCGCCCTCTCAACCCAGCTTTTTCAGGGTTCAGTTATCACAGTACTGTACACCAGCGCCCTCTCAACCCAGCTTTTGTGTAAACCCAGCAGACAATGTAGCTCAAGCAGAAGGAAACATTGAACTCAGAGCC
13_miRNA_full_combination_probe_x4_42	hsa-miR-7-5p	hsa-miR-378a-3p	hsa-miR-574-5p	hsa-miR-642a-3p	mid	('hsa-miR-378a-3p', 'hsa-miR-574-5p', 'hsa-miR-642a-3p', 'hsa-miR-7-5p')	AACAAAATCACTAGTCTTCCA	CCTTCTGACTCCAAGTCCAGT	ACACTCACACACACACACTCA	GTTCCCTCTCCAAATGTGTCT	AAAGAGCAGAAGCAGCAGCATCTCTGTACATTTAACAAAATCACTAGTCTTCCATCAGGGCCTTCTGACTCCAAGTCCAGTCACCAGACACTCACACACACACACTCAGTGTAGTTCCCTCTCCAAATGTGTCTCAAGCAGAAGGAAACATTGAACTCAGAGCC
13_miRNA_full_combination_probe_x4_43	hsa-miR-21-3p	hsa-miR-301a-3p	hsa-miR-301a-3p	hsa-miR-320a-3p	mid	('hsa-miR-21-3p', 'hsa-miR-301a-3p', 'hsa-miR-301a-3p', 'hsa-miR-320a-3p')	ACAGCCCATCGACTGGTGTTG	TTTGACAATACTATTGCACTG	TTTGACAATACTATTGCACTG	CGCCCTCTCAACCCAGCTTTT	AAAGAGCAGAAGCAGCAGCATCTCTGTACATTTACAGCCCATCGACTGGTGTTGTCAGGGTTTGACAATACTATTGCACTGCACCAGTTTGACAATACTATTGCACTGGTGTACCGCCCTCTCAACCCAGCTTTTAAGCAGAAGGAAACATTGAACTCAGAGCC
13_miRNA_full_combination_probe_x4_44	hsa-miR-574-5p	hsa-miR-301a-3p	hsa-miR-7-5p	hsa-miR-210-3p	mid	('hsa-miR-210-3p', 'hsa-miR-301a-3p', 'hsa-miR-574-5p', 'hsa-miR-7-5p')	ACACTCACACACACACACTCA	TTTGACAATACTATTGCACTG	AACAAAATCACTAGTCTTCCA	CAGCCGCTGTCACACGCACAG	AAAGAGCAGAAGCAGCAGCATCTCTGTACATTTACACTCACACACACACACTCATCAGGGTTTGACAATACTATTGCACTGCACCAGAACAAAATCACTAGTCTTCCAGTGTACCAGCCGCTGTCACACGCACAGAAGCAGAAGGAAACATTGAACTCAGAGCC
13_miRNA_full_combination_probe_x4_45	hsa-miR-574-5p	hsa-miR-590-5p	hsa-miR-425-5p	hsa-miR-21-3p	mid	('hsa-miR-21-3p', 'hsa-miR-425-5p', 'hsa-miR-574-5p', 'hsa-miR-590-5p')	ACACTCACACACACACACTCA	TGCACTTTTATGAATAAGCTC	AACGGGAGTGATCGTGTCATT	ACAGCCCATCGACTGGTGTTG	AAAGAGCAGAAGCAGCAGCATCTCTGTACATTTACACTCACACACACACACTCATCAGGGTGCACTTTTATGAATAAGCTCCACCAGAACGGGAGTGATCGTGTCATTGTGTACACAGCCCATCGACTGGTGTTGAAGCAGAAGGAAACATTGAACTCAGAGCC
13_miRNA_full_combination_probe_x4_46	hsa-miR-590-5p	hsa-miR-221-3p	hsa-miR-425-5p	hsa-miR-590-5p	mid	('hsa-miR-221-3p', 'hsa-miR-425-5p', 'hsa-miR-590-5p', 'hsa-miR-590-5p')	TGCACTTTTATGAATAAGCTC	AACCCAGCAGACAATGTAGCT	AACGGGAGTGATCGTGTCATT	TGCACTTTTATGAATAAGCTC	AAAGAGCAGAAGCAGCAGCATCTCTGTACATTTTGCACTTTTATGAATAAGCTCTCAGGAACCCAGCAGACAATGTAGCTACACCAGAACGGGAGTGATCGTGTCATTGTGTACTGCACTTTTATGAATAAGCTCAAGCAGAAGGAAACATTGAACTCAGAGCC
13_miRNA_full_combination_probe_x4_47	hsa-miR-378a-3p	hsa-miR-221-3p	hsa-miR-210-3p	hsa-miR-642a-3p	mid	('hsa-miR-210-3p', 'hsa-miR-221-3p', 'hsa-miR-378a-3p', 'hsa-miR-642a-3p')	CCTTCTGACTCCAAGTCCAGT	AACCCAGCAGACAATGTAGCT	CAGCCGCTGTCACACGCACAG	GTTCCCTCTCCAAATGTGTCT	AAAGAGCAGAAGCAGCAGCATCTCTGTACATTTCCTTCTGACTCCAAGTCCAGTTCAGGAACCCAGCAGACAATGTAGCTACACCAGCAGCCGCTGTCACACGCACAGGTGTAGTTCCCTCTCCAAATGTGTCTCAAGCAGAAGGAAACATTGAACTCAGAGCC
13_miRNA_full_combination_probe_x4_48	hsa-miR-197-5p	hsa-miR-21-3p	hsa-miR-101-3p	hsa-miR-210-3p	mid	('hsa-miR-101-3p', 'hsa-miR-197-5p', 'hsa-miR-21-3p', 'hsa-miR-210-3p')	TCCCACTGCCCTCTCTACCCG	ACAGCCCATCGACTGGTGTTG	TTCAGTTATCACAGTACTGTA	CAGCCGCTGTCACACGCACAG	AAAGAGCAGAAGCAGCAGCATCTCTGTACATTTTCCCACTGCCCTCTCTACCCGTCAGGGACAGCCCATCGACTGGTGTTGCACCAGTTCAGTTATCACAGTACTGTAGTGTACCAGCCGCTGTCACACGCACAGAAGCAGAAGGAAACATTGAACTCAGAGCC
13_miRNA_full_combination_probe_x4_49	hsa-miR-378a-3p	hsa-miR-590-5p	hsa-miR-590-5p	hsa-miR-574-5p	mid	('hsa-miR-378a-3p', 'hsa-miR-574-5p', 'hsa-miR-590-5p', 'hsa-miR-590-5p')	CCTTCTGACTCCAAGTCCAGT	TGCACTTTTATGAATAAGCTC	TGCACTTTTATGAATAAGCTC	ACACTCACACACACACACTCA	AAAGAGCAGAAGCAGCAGCATCTCTGTACATTTCCTTCTGACTCCAAGTCCAGTTCAGGGTGCACTTTTATGAATAAGCTCCACCAGTGCACTTTTATGAATAAGCTCGTGTACACACTCACACACACACACTCAAAGCAGAAGGAAACATTGAACTCAGAGCC
13_miRNA_full_combination_probe_x4_50	hsa-miR-210-3p	hsa-miR-320a-3p	hsa-miR-21-3p	hsa-miR-324-5p	mid	('hsa-miR-21-3p', 'hsa-miR-210-3p', 'hsa-miR-320a-3p', 'hsa-miR-324-5p')	CAGCCGCTGTCACACGCACAG	CGCCCTCTCAACCCAGCTTTT	ACAGCCCATCGACTGGTGTTG	ACCAATGCCCTAGGGGATGCG	AAAGAGCAGAAGCAGCAGCATCTCTGTACATTTCAGCCGCTGTCACACGCACAGTCAGGGCGCCCTCTCAACCCAGCTTTTCACCAGACAGCCCATCGACTGGTGTTGGTGTAACCAATGCCCTAGGGGATGCGCAAGCAGAAGGAAACATTGAACTCAGAGCC
13_miRNA_full_combination_probe_x4_51	hsa-miR-21-3p	hsa-miR-324-5p	hsa-miR-21-3p	hsa-miR-642a-3p	mid	('hsa-miR-21-3p', 'hsa-miR-21-3p', 'hsa-miR-324-5p', 'hsa-miR-642a-3p')	ACAGCCCATCGACTGGTGTTG	ACCAATGCCCTAGGGGATGCG	ACAGCCCATCGACTGGTGTTG	GTTCCCTCTCCAAATGTGTCT	AAAGAGCAGAAGCAGCAGCATCTCTGTACATTTACAGCCCATCGACTGGTGTTGTCAGGACCAATGCCCTAGGGGATGCGACACCAGACAGCCCATCGACTGGTGTTGGTGTAGTTCCCTCTCCAAATGTGTCTCAAGCAGAAGGAAACATTGAACTCAGAGCC
13_miRNA_full_combination_probe_x4_52	hsa-miR-378a-3p	hsa-miR-324-5p	hsa-miR-17-3p	hsa-miR-101-3p	mid	('hsa-miR-101-3p', 'hsa-miR-17-3p', 'hsa-miR-324-5p', 'hsa-miR-378a-3p')	CCTTCTGACTCCAAGTCCAGT	ACCAATGCCCTAGGGGATGCG	TACAAGTGCCTTCACTGCAGT	TTCAGTTATCACAGTACTGTA	AAAGAGCAGAAGCAGCAGCATCTCTGTACATTTCCTTCTGACTCCAAGTCCAGTTCAGGACCAATGCCCTAGGGGATGCGACACCAGTACAAGTGCCTTCACTGCAGTGTGTACTTCAGTTATCACAGTACTGTAAAGCAGAAGGAAACATTGAACTCAGAGCC
13_miRNA_full_combination_probe_x4_53	hsa-miR-301a-3p	hsa-miR-590-5p	hsa-miR-320a-3p	hsa-miR-7-5p	mid	('hsa-miR-301a-3p', 'hsa-miR-320a-3p', 'hsa-miR-590-5p', 'hsa-miR-7-5p')	TTTGACAATACTATTGCACTG	TGCACTTTTATGAATAAGCTC	CGCCCTCTCAACCCAGCTTTT	AACAAAATCACTAGTCTTCCA	AAAGAGCAGAAGCAGCAGCATCTCTGTACATTTTTTGACAATACTATTGCACTGTCAGGGTGCACTTTTATGAATAAGCTCCACCAGCGCCCTCTCAACCCAGCTTTTGTGTACAACAAAATCACTAGTCTTCCAAAGCAGAAGGAAACATTGAACTCAGAGCC
13_miRNA_full_combination_probe_x4_54	hsa-miR-574-5p	hsa-miR-221-3p	hsa-miR-590-5p	hsa-miR-221-3p	mid	('hsa-miR-221-3p', 'hsa-miR-221-3p', 'hsa-miR-574-5p', 'hsa-miR-590-5p')	ACACTCACACACACACACTCA	AACCCAGCAGACAATGTAGCT	TGCACTTTTATGAATAAGCTC	AACCCAGCAGACAATGTAGCT	AAAGAGCAGAAGCAGCAGCATCTCTGTACATTTACACTCACACACACACACTCATCAGGAACCCAGCAGACAATGTAGCTACACCAGTGCACTTTTATGAATAAGCTCGTGTAAACCCAGCAGACAATGTAGCTCAAGCAGAAGGAAACATTGAACTCAGAGCC
13_miRNA_full_combination_probe_x4_55	hsa-miR-642a-3p	hsa-miR-7-5p	hsa-miR-378a-3p	hsa-miR-324-5p	mid	('hsa-miR-324-5p', 'hsa-miR-378a-3p', 'hsa-miR-642a-3p', 'hsa-miR-7-5p')	GTTCCCTCTCCAAATGTGTCT	AACAAAATCACTAGTCTTCCA	CCTTCTGACTCCAAGTCCAGT	ACCAATGCCCTAGGGGATGCG	AAAGAGCAGAAGCAGCAGCATCTCTGTACATTGTTCCCTCTCCAAATGTGTCTCTCAGGGAACAAAATCACTAGTCTTCCACACCAGCCTTCTGACTCCAAGTCCAGTGTGTAACCAATGCCCTAGGGGATGCGCAAGCAGAAGGAAACATTGAACTCAGAGCC
13_miRNA_full_combination_probe_x4_56	hsa-miR-17-3p	hsa-miR-101-3p	hsa-miR-17-3p	hsa-miR-197-5p	mid	('hsa-miR-101-3p', 'hsa-miR-17-3p', 'hsa-miR-17-3p', 'hsa-miR-197-5p')	TACAAGTGCCTTCACTGCAGT	TTCAGTTATCACAGTACTGTA	TACAAGTGCCTTCACTGCAGT	TCCCACTGCCCTCTCTACCCG	AAAGAGCAGAAGCAGCAGCATCTCTGTACATTTTACAAGTGCCTTCACTGCAGTTCAGGGTTCAGTTATCACAGTACTGTACACCAGTACAAGTGCCTTCACTGCAGTGTGTACTCCCACTGCCCTCTCTACCCGAAGCAGAAGGAAACATTGAACTCAGAGCC
13_miRNA_full_combination_probe_x4_57	hsa-miR-210-3p	hsa-miR-301a-3p	hsa-miR-197-5p	hsa-miR-197-5p	mid	('hsa-miR-197-5p', 'hsa-miR-197-5p', 'hsa-miR-210-3p', 'hsa-miR-301a-3p')	CAGCCGCTGTCACACGCACAG	TTTGACAATACTATTGCACTG	TCCCACTGCCCTCTCTACCCG	TCCCACTGCCCTCTCTACCCG	AAAGAGCAGAAGCAGCAGCATCTCTGTACATTTCAGCCGCTGTCACACGCACAGTCAGGGTTTGACAATACTATTGCACTGCACCAGTCCCACTGCCCTCTCTACCCGGTGTACTCCCACTGCCCTCTCTACCCGAAGCAGAAGGAAACATTGAACTCAGAGCC
13_miRNA_full_combination_probe_x4_58	hsa-miR-21-3p	hsa-miR-425-5p	hsa-miR-425-5p	hsa-miR-574-5p	mid	('hsa-miR-21-3p', 'hsa-miR-425-5p', 'hsa-miR-425-5p', 'hsa-miR-574-5p')	ACAGCCCATCGACTGGTGTTG	AACGGGAGTGATCGTGTCATT	AACGGGAGTGATCGTGTCATT	ACACTCACACACACACACTCA	AAAGAGCAGAAGCAGCAGCATCTCTGTACATTTACAGCCCATCGACTGGTGTTGTCAGGGAACGGGAGTGATCGTGTCATTCACCAGAACGGGAGTGATCGTGTCATTGTGTACACACTCACACACACACACTCAAAGCAGAAGGAAACATTGAACTCAGAGCC
13_miRNA_full_combination_probe_x4_59	hsa-miR-197-5p	hsa-miR-301a-3p	hsa-miR-21-3p	hsa-miR-378a-3p	mid	('hsa-miR-197-5p', 'hsa-miR-21-3p', 'hsa-miR-301a-3p', 'hsa-miR-378a-3p')	TCCCACTGCCCTCTCTACCCG	TTTGACAATACTATTGCACTG	ACAGCCCATCGACTGGTGTTG	CCTTCTGACTCCAAGTCCAGT	AAAGAGCAGAAGCAGCAGCATCTCTGTACATTTTCCCACTGCCCTCTCTACCCGTCAGGGTTTGACAATACTATTGCACTGCACCAGACAGCCCATCGACTGGTGTTGGTGTACCCTTCTGACTCCAAGTCCAGTAAGCAGAAGGAAACATTGAACTCAGAGCC
13_miRNA_full_combination_probe_x4_60	hsa-miR-7-5p	hsa-miR-590-5p	hsa-miR-320a-3p	hsa-miR-590-5p	mid	('hsa-miR-320a-3p', 'hsa-miR-590-5p', 'hsa-miR-590-5p', 'hsa-miR-7-5p')	AACAAAATCACTAGTCTTCCA	TGCACTTTTATGAATAAGCTC	CGCCCTCTCAACCCAGCTTTT	TGCACTTTTATGAATAAGCTC	AAAGAGCAGAAGCAGCAGCATCTCTGTACATTTAACAAAATCACTAGTCTTCCATCAGGGTGCACTTTTATGAATAAGCTCCACCAGCGCCCTCTCAACCCAGCTTTTGTGTACTGCACTTTTATGAATAAGCTCAAGCAGAAGGAAACATTGAACTCAGAGCC
13_miRNA_full_combination_probe_x4_61	hsa-miR-26a-5p	hsa-miR-21-5p	hsa-miR-23a-3p	hsa-miR-18a-5p	high	('hsa-miR-18a-5p', 'hsa-miR-21-5p', 'hsa-miR-23a-3p', 'hsa-miR-26a-5p')	GCCTATCCTGGATTACTTGAA	CAACATCAGTCTGATAAGCTA	GGAAATCCCTGGCAATGTGAT	ATCTGCACTAGATGCACCTTA	AAAGAGCAGAAGCAGCAGCATCTCTGTACATTTGCCTATCCTGGATTACTTGAATCAGGGCAACATCAGTCTGATAAGCTACACCGGAAATCCCTGGCAATGTGATCTGTGTATCTGCACTAGATGCACCTTAACAAGCAGAAGGAAACATTGAACTCAGAGCC
13_miRNA_full_combination_probe_x4_62	hsa-miR-107	hsa-miR-19b-3p	hsa-miR-22-3p	hsa-miR-16-5p	high	('hsa-miR-107', 'hsa-miR-16-5p', 'hsa-miR-19b-3p', 'hsa-miR-22-3p')	ATAGCCCTGTACAATGCTGCT	AGTTTTGCATGGATTTGCACA	CAGTTCTTCAACTGGCAGCTT	GCCAATATTTACGTGCTGCTA	AAAGAGCAGAAGCAGCAGCATCTCTGTACATTATAGCCCTGTACAATGCTGCTCTCAGAGTTTTGCATGGATTTGCACAGACACCAGCAGTTCTTCAACTGGCAGCTTGTGTACGCCAATATTTACGTGCTGCTAAAGCAGAAGGAAACATTGAACTCAGAGCC
13_miRNA_full_combination_probe_x4_63	hsa-miR-107	hsa-miR-374a-5p	hsa-miR-107	hsa-miR-26a-5p	high	('hsa-miR-107', 'hsa-miR-107', 'hsa-miR-26a-5p', 'hsa-miR-374a-5p')	ATAGCCCTGTACAATGCTGCT	ACTTATCAGGTTGTATTATAA	ATAGCCCTGTACAATGCTGCT	GCCTATCCTGGATTACTTGAA	AAAGAGCAGAAGCAGCAGCATCTCTGTACATTATAGCCCTGTACAATGCTGCTCTCAGGGACTTATCAGGTTGTATTATAACACCAATAGCCCTGTACAATGCTGCTTGTGTACGCCTATCCTGGATTACTTGAAAAGCAGAAGGAAACATTGAACTCAGAGCC
13_miRNA_full_combination_probe_x4_64	hsa-miR-19b-3p	hsa-miR-34a-5p	hsa-miR-21-5p	hsa-miR-18a-5p	high	('hsa-miR-18a-5p', 'hsa-miR-19b-3p', 'hsa-miR-21-5p', 'hsa-miR-34a-5p')	AGTTTTGCATGGATTTGCACA	CAACCAGCTAAGACACTGCCA	CAACATCAGTCTGATAAGCTA	ATCTGCACTAGATGCACCTTA	AAAGAGCAGAAGCAGCAGCATCTCTGTACATAGTTTTGCATGGATTTGCACAACTCAGGGCAACCAGCTAAGACACTGCCACACCAGCAACATCAGTCTGATAAGCTAGTGTATCTGCACTAGATGCACCTTAACAAGCAGAAGGAAACATTGAACTCAGAGCC
13_miRNA_full_combination_probe_x4_65	hsa-miR-107	hsa-miR-18a-5p	hsa-miR-24-3p	hsa-miR-24-3p	high	('hsa-miR-107', 'hsa-miR-18a-5p', 'hsa-miR-24-3p', 'hsa-miR-24-3p')	ATAGCCCTGTACAATGCTGCT	ATCTGCACTAGATGCACCTTA	TGTTCCTGCTGAACTGAGCCA	TGTTCCTGCTGAACTGAGCCA	AAAGAGCAGAAGCAGCAGCATCTCTGTACATTATAGCCCTGTACAATGCTGCTCTCAGATCTGCACTAGATGCACCTTAGACACCAGTGTTCCTGCTGAACTGAGCCAGTGTACTGTTCCTGCTGAACTGAGCCAAAGCAGAAGGAAACATTGAACTCAGAGCC
13_miRNA_full_combination_probe_x4_66	hsa-miR-107	hsa-miR-34a-5p	hsa-miR-21-5p	hsa-miR-374a-5p	high	('hsa-miR-107', 'hsa-miR-21-5p', 'hsa-miR-34a-5p', 'hsa-miR-374a-5p')	ATAGCCCTGTACAATGCTGCT	CAACCAGCTAAGACACTGCCA	CAACATCAGTCTGATAAGCTA	ACTTATCAGGTTGTATTATAA	AAAGAGCAGAAGCAGCAGCATCTCTGTACATTATAGCCCTGTACAATGCTGCTCTCAGGGCAACCAGCTAAGACACTGCCACACCAGCAACATCAGTCTGATAAGCTAGTGTACACTTATCAGGTTGTATTATAACAGCAGAAGGAAACATTGAACTCAGAGCC
13_miRNA_full_combination_probe_x4_67	hsa-miR-26a-5p	hsa-miR-18a-5p	hsa-miR-23a-3p	hsa-miR-365a-3p	high	('hsa-miR-18a-5p', 'hsa-miR-23a-3p', 'hsa-miR-26a-5p', 'hsa-miR-365a-3p')	GCCTATCCTGGATTACTTGAA	ATCTGCACTAGATGCACCTTA	GGAAATCCCTGGCAATGTGAT	TAAGGATTTTTAGGGGCATTA	AAAGAGCAGAAGCAGCAGCATCTCTGTACATTTGCCTATCCTGGATTACTTGAATCAGATCTGCACTAGATGCACCTTAGACACCGGAAATCCCTGGCAATGTGATCTGTGTACTAAGGATTTTTAGGGGCATTACAGCAGAAGGAAACATTGAACTCAGAGCC
13_miRNA_full_combination_probe_x4_68	hsa-miR-16-5p	hsa-miR-374a-5p	hsa-miR-107	hsa-miR-34a-5p	high	('hsa-miR-107', 'hsa-miR-16-5p', 'hsa-miR-34a-5p', 'hsa-miR-374a-5p')	GCCAATATTTACGTGCTGCTA	ACTTATCAGGTTGTATTATAA	ATAGCCCTGTACAATGCTGCT	CAACCAGCTAAGACACTGCCA	AAAGAGCAGAAGCAGCAGCATCTCTGTACATTTGCCAATATTTACGTGCTGCTATCAGGGACTTATCAGGTTGTATTATAACACCAATAGCCCTGTACAATGCTGCTTGTGTACCAACCAGCTAAGACACTGCCAAAGCAGAAGGAAACATTGAACTCAGAGCC
13_miRNA_full_combination_probe_x4_69	hsa-miR-23a-3p	hsa-miR-24-3p	hsa-miR-16-5p	hsa-miR-374a-5p	high	('hsa-miR-16-5p', 'hsa-miR-23a-3p', 'hsa-miR-24-3p', 'hsa-miR-374a-5p')	GGAAATCCCTGGCAATGTGAT	TGTTCCTGCTGAACTGAGCCA	GCCAATATTTACGTGCTGCTA	ACTTATCAGGTTGTATTATAA	AAAGAGCAGAAGCAGCAGCATCTCTGTACCTGGAAATCCCTGGCAATGTGATACTCAGGGTGTTCCTGCTGAACTGAGCCACACCAGGCCAATATTTACGTGCTGCTAGTGTACACTTATCAGGTTGTATTATAACAGCAGAAGGAAACATTGAACTCAGAGCC
13_miRNA_full_combination_probe_x4_70	hsa-miR-19b-3p	hsa-miR-26a-5p	hsa-miR-23a-3p	hsa-miR-23a-3p	high	('hsa-miR-19b-3p', 'hsa-miR-23a-3p', 'hsa-miR-23a-3p', 'hsa-miR-26a-5p')	AGTTTTGCATGGATTTGCACA	GCCTATCCTGGATTACTTGAA	GGAAATCCCTGGCAATGTGAT	GGAAATCCCTGGCAATGTGAT	AAAGAGCAGAAGCAGCAGCATCTCTGTACATAGTTTTGCATGGATTTGCACAACTCAGGGGCCTATCCTGGATTACTTGAACACCGGAAATCCCTGGCAATGTGATCTGTGTGGAAATCCCTGGCAATGTGATACAAGCAGAAGGAAACATTGAACTCAGAGCC
13_miRNA_full_combination_probe_x4_71	hsa-miR-24-3p	hsa-miR-18a-5p	hsa-miR-22-3p	hsa-miR-16-5p	high	('hsa-miR-16-5p', 'hsa-miR-18a-5p', 'hsa-miR-22-3p', 'hsa-miR-24-3p')	TGTTCCTGCTGAACTGAGCCA	ATCTGCACTAGATGCACCTTA	CAGTTCTTCAACTGGCAGCTT	GCCAATATTTACGTGCTGCTA	AAAGAGCAGAAGCAGCAGCATCTCTGTACATTTTGTTCCTGCTGAACTGAGCCATCAGATCTGCACTAGATGCACCTTAGACACCAGCAGTTCTTCAACTGGCAGCTTGTGTACGCCAATATTTACGTGCTGCTAAAGCAGAAGGAAACATTGAACTCAGAGCC
13_miRNA_full_combination_probe_x4_72	hsa-miR-16-5p	hsa-miR-21-5p	hsa-miR-22-3p	hsa-miR-19b-3p	high	('hsa-miR-16-5p', 'hsa-miR-19b-3p', 'hsa-miR-21-5p', 'hsa-miR-22-3p')	GCCAATATTTACGTGCTGCTA	CAACATCAGTCTGATAAGCTA	CAGTTCTTCAACTGGCAGCTT	AGTTTTGCATGGATTTGCACA	AAAGAGCAGAAGCAGCAGCATCTCTGTACATTTGCCAATATTTACGTGCTGCTATCAGGGCAACATCAGTCTGATAAGCTACACCAGCAGTTCTTCAACTGGCAGCTTGTGTAGTTTTGCATGGATTTGCACAACAAGCAGAAGGAAACATTGAACTCAGAGCC
13_miRNA_full_combination_probe_x4_73	hsa-miR-23a-3p	hsa-miR-21-5p	hsa-miR-365a-3p	hsa-miR-374a-5p	high	('hsa-miR-21-5p', 'hsa-miR-23a-3p', 'hsa-miR-365a-3p', 'hsa-miR-374a-5p')	GGAAATCCCTGGCAATGTGAT	CAACATCAGTCTGATAAGCTA	TAAGGATTTTTAGGGGCATTA	ACTTATCAGGTTGTATTATAA	AAAGAGCAGAAGCAGCAGCATCTCTGTACCTGGAAATCCCTGGCAATGTGATACTCAGGGCAACATCAGTCTGATAAGCTACACCAGTAAGGATTTTTAGGGGCATTAGTGTACACTTATCAGGTTGTATTATAACAGCAGAAGGAAACATTGAACTCAGAGCC
13_miRNA_full_combination_probe_x4_74	hsa-miR-26a-5p	hsa-miR-34a-5p	hsa-miR-365a-3p	hsa-miR-374a-5p	high	('hsa-miR-26a-5p', 'hsa-miR-34a-5p', 'hsa-miR-365a-3p', 'hsa-miR-374a-5p')	GCCTATCCTGGATTACTTGAA	CAACCAGCTAAGACACTGCCA	TAAGGATTTTTAGGGGCATTA	ACTTATCAGGTTGTATTATAA	AAAGAGCAGAAGCAGCAGCATCTCTGTACATTTGCCTATCCTGGATTACTTGAATCAGGGCAACCAGCTAAGACACTGCCACACCAGTAAGGATTTTTAGGGGCATTAGTGTACACTTATCAGGTTGTATTATAACAGCAGAAGGAAACATTGAACTCAGAGCC
13_miRNA_full_combination_probe_x4_75	hsa-miR-34a-5p	hsa-miR-21-5p	hsa-miR-34a-5p	hsa-miR-374a-5p	high	('hsa-miR-21-5p', 'hsa-miR-34a-5p', 'hsa-miR-34a-5p', 'hsa-miR-374a-5p')	CAACCAGCTAAGACACTGCCA	CAACATCAGTCTGATAAGCTA	CAACCAGCTAAGACACTGCCA	ACTTATCAGGTTGTATTATAA	AAAGAGCAGAAGCAGCAGCATCTCTGTACATTTCAACCAGCTAAGACACTGCCATCAGGGCAACATCAGTCTGATAAGCTACACCAGCAACCAGCTAAGACACTGCCAGTGTACACTTATCAGGTTGTATTATAACAGCAGAAGGAAACATTGAACTCAGAGCC
13_miRNA_full_combination_probe_x4_76	hsa-miR-16-5p	hsa-miR-18a-5p	hsa-miR-18a-5p	hsa-miR-21-5p	high	('hsa-miR-16-5p', 'hsa-miR-18a-5p', 'hsa-miR-18a-5p', 'hsa-miR-21-5p')	GCCAATATTTACGTGCTGCTA	ATCTGCACTAGATGCACCTTA	ATCTGCACTAGATGCACCTTA	CAACATCAGTCTGATAAGCTA	AAAGAGCAGAAGCAGCAGCATCTCTGTACATTTGCCAATATTTACGTGCTGCTATCAGATCTGCACTAGATGCACCTTAGACACCATCTGCACTAGATGCACCTTACTGTGTACCAACATCAGTCTGATAAGCTAAAGCAGAAGGAAACATTGAACTCAGAGCC
13_miRNA_full_combination_probe_x4_77	hsa-miR-16-5p	hsa-miR-365a-3p	hsa-miR-18a-5p	hsa-miR-365a-3p	high	('hsa-miR-16-5p', 'hsa-miR-18a-5p', 'hsa-miR-365a-3p', 'hsa-miR-365a-3p')	GCCAATATTTACGTGCTGCTA	TAAGGATTTTTAGGGGCATTA	ATCTGCACTAGATGCACCTTA	TAAGGATTTTTAGGGGCATTA	AAAGAGCAGAAGCAGCAGCATCTCTGTACATTTGCCAATATTTACGTGCTGCTATCAGGGTAAGGATTTTTAGGGGCATTACACCATCTGCACTAGATGCACCTTACTGTGTACTAAGGATTTTTAGGGGCATTACAGCAGAAGGAAACATTGAACTCAGAGCC
13_miRNA_full_combination_probe_x4_78	hsa-miR-24-3p	hsa-miR-365a-3p	hsa-miR-19b-3p	hsa-miR-107	high	('hsa-miR-107', 'hsa-miR-19b-3p', 'hsa-miR-24-3p', 'hsa-miR-365a-3p')	TGTTCCTGCTGAACTGAGCCA	TAAGGATTTTTAGGGGCATTA	AGTTTTGCATGGATTTGCACA	ATAGCCCTGTACAATGCTGCT	AAAGAGCAGAAGCAGCAGCATCTCTGTACATTTTGTTCCTGCTGAACTGAGCCATCAGGGTAAGGATTTTTAGGGGCATTACACCAGTTTTGCATGGATTTGCACACTGTGTAATAGCCCTGTACAATGCTGCTCAAGCAGAAGGAAACATTGAACTCAGAGCC
13_miRNA_full_combination_probe_x4_79	hsa-miR-23a-3p	hsa-miR-374a-5p	hsa-miR-19b-3p	hsa-miR-107	high	('hsa-miR-107', 'hsa-miR-19b-3p', 'hsa-miR-23a-3p', 'hsa-miR-374a-5p')	GGAAATCCCTGGCAATGTGAT	ACTTATCAGGTTGTATTATAA	AGTTTTGCATGGATTTGCACA	ATAGCCCTGTACAATGCTGCT	AAAGAGCAGAAGCAGCAGCATCTCTGTACCTGGAAATCCCTGGCAATGTGATACTCAGGGACTTATCAGGTTGTATTATAACACCAGTTTTGCATGGATTTGCACACTGTGTAATAGCCCTGTACAATGCTGCTCAAGCAGAAGGAAACATTGAACTCAGAGCC
13_miRNA_full_combination_probe_x4_80	hsa-miR-374a-5p	hsa-miR-18a-5p	hsa-miR-24-3p	hsa-miR-16-5p	high	('hsa-miR-16-5p', 'hsa-miR-18a-5p', 'hsa-miR-24-3p', 'hsa-miR-374a-5p')	ACTTATCAGGTTGTATTATAA	ATCTGCACTAGATGCACCTTA	TGTTCCTGCTGAACTGAGCCA	GCCAATATTTACGTGCTGCTA	AAAGAGCAGAAGCAGCAGCATCTCTGTACATTTACTTATCAGGTTGTATTATAATCAGATCTGCACTAGATGCACCTTAGACACCAGTGTTCCTGCTGAACTGAGCCAGTGTACGCCAATATTTACGTGCTGCTAAAGCAGAAGGAAACATTGAACTCAGAGCC
13_miRNA_full_combination_probe_x4_81	hsa-miR-24-3p	hsa-miR-26a-5p	hsa-miR-301a-3p	hsa-miR-660-5p	random	('hsa-miR-24-3p', 'hsa-miR-26a-5p', 'hsa-miR-301a-3p', 'hsa-miR-660-5p')	TGTTCCTGCTGAACTGAGCCA	GCCTATCCTGGATTACTTGAA	TTTGACAATACTATTGCACTG	AACTCCGATATGCAATGGGTA	AAAGAGCAGAAGCAGCAGCATCTCTGTACATTTTGTTCCTGCTGAACTGAGCCATCAGGGGCCTATCCTGGATTACTTGAACACCAGTTTGACAATACTATTGCACTGGTGTACAACTCCGATATGCAATGGGTAAAGCAGAAGGAAACATTGAACTCAGAGCC
13_miRNA_full_combination_probe_x4_82	hsa-miR-10a-5p	hsa-miR-205-5p	hsa-miR-425-3p	hsa-miR-532-5p	random	('hsa-miR-10a-5p', 'hsa-miR-205-5p', 'hsa-miR-425-3p', 'hsa-miR-532-5p')	CAAATTCGGATCTACAGGGTA	AGACTCCGGTGGAATGAAGGA	GGCGGACACGACATTCCCGAT	CGGTCCTACACTCAAGGCATG	AAAGAGCAGAAGCAGCAGCATCTCTGTACATTTCAAATTCGGATCTACAGGGTATCAGGAGACTCCGGTGGAATGAAGGAACACCAGGGCGGACACGACATTCCCGATCTGTACCGGTCCTACACTCAAGGCATGAAGCAGAAGGAAACATTGAACTCAGAGCC
13_miRNA_full_combination_probe_x4_83	hsa-miR-182-5p	hsa-miR-192-5p	hsa-miR-222-3p	hsa-miR-23a-3p	random	('hsa-miR-182-5p', 'hsa-miR-192-5p', 'hsa-miR-222-3p', 'hsa-miR-23a-3p')	GTGAGTTCTACCATTGCCAAA	GGCTGTCAATTCATAGGTCAG	ACCCAGTAGCCAGATGTAGCT	GGAAATCCCTGGCAATGTGAT	AAAGAGCAGAAGCAGCAGCATCTCTGTACATTTGTGAGTTCTACCATTGCCAAATCAGGGGGCTGTCAATTCATAGGTCAGCACCAACCCAGTAGCCAGATGTAGCTTGTGTGGAAATCCCTGGCAATGTGATACAAGCAGAAGGAAACATTGAACTCAGAGCC
13_miRNA_full_combination_probe_x4_84	hsa-miR-21-5p	hsa-miR-378a-3p	hsa-miR-425-5p	hsa-miR-425-5p	random	('hsa-miR-21-5p', 'hsa-miR-378a-3p', 'hsa-miR-425-5p', 'hsa-miR-425-5p')	CAACATCAGTCTGATAAGCTA	CCTTCTGACTCCAAGTCCAGT	AACGGGAGTGATCGTGTCATT	AACGGGAGTGATCGTGTCATT	AAAGAGCAGAAGCAGCAGCATCTCTGTACATTTCAACATCAGTCTGATAAGCTATCAGGGCCTTCTGACTCCAAGTCCAGTCACCAGAACGGGAGTGATCGTGTCATTGTGTACAACGGGAGTGATCGTGTCATTAAGCAGAAGGAAACATTGAACTCAGAGCC
13_miRNA_full_combination_probe_x4_85	hsa-miR-10a-5p	hsa-miR-19b-3p	hsa-miR-320a-3p	hsa-miR-7-5p	random	('hsa-miR-10a-5p', 'hsa-miR-19b-3p', 'hsa-miR-320a-3p', 'hsa-miR-7-5p')	CAAATTCGGATCTACAGGGTA	AGTTTTGCATGGATTTGCACA	CGCCCTCTCAACCCAGCTTTT	AACAAAATCACTAGTCTTCCA	AAAGAGCAGAAGCAGCAGCATCTCTGTACATTTCAAATTCGGATCTACAGGGTATCAGAGTTTTGCATGGATTTGCACAGACACCAGCGCCCTCTCAACCCAGCTTTTGTGTACAACAAAATCACTAGTCTTCCAAAGCAGAAGGAAACATTGAACTCAGAGCC
13_miRNA_full_combination_probe_x4_86	hsa-miR-26a-5p	hsa-miR-26a-5p	hsa-miR-34a-5p	hsa-miR-7-5p	random	('hsa-miR-26a-5p', 'hsa-miR-26a-5p', 'hsa-miR-34a-5p', 'hsa-miR-7-5p')	GCCTATCCTGGATTACTTGAA	GCCTATCCTGGATTACTTGAA	CAACCAGCTAAGACACTGCCA	AACAAAATCACTAGTCTTCCA	AAAGAGCAGAAGCAGCAGCATCTCTGTACATTTGCCTATCCTGGATTACTTGAATCAGGGGCCTATCCTGGATTACTTGAACACCAGCAACCAGCTAAGACACTGCCAGTGTACAACAAAATCACTAGTCTTCCAAAGCAGAAGGAAACATTGAACTCAGAGCC
13_miRNA_full_combination_probe_x4_87	hsa-miR-101-3p	hsa-miR-22-3p	hsa-miR-362-3p	hsa-miR-365a-3p	random	('hsa-miR-101-3p', 'hsa-miR-22-3p', 'hsa-miR-362-3p', 'hsa-miR-365a-3p')	TTCAGTTATCACAGTACTGTA	CAGTTCTTCAACTGGCAGCTT	GAATCCTTGAATAGGTGTGTT	TAAGGATTTTTAGGGGCATTA	AAAGAGCAGAAGCAGCAGCATCTCTGTACATTTTTCAGTTATCACAGTACTGTATCAGGGCAGTTCTTCAACTGGCAGCTTCACCAGGAATCCTTGAATAGGTGTGTTGTGTACTAAGGATTTTTAGGGGCATTACAGCAGAAGGAAACATTGAACTCAGAGCC
13_miRNA_full_combination_probe_x4_88	hsa-miR-16-5p	hsa-miR-183-5p	hsa-miR-365a-3p	hsa-miR-664b-3p	random	('hsa-miR-16-5p', 'hsa-miR-183-5p', 'hsa-miR-365a-3p', 'hsa-miR-664b-3p')	GCCAATATTTACGTGCTGCTA	GTGAATTCTACCAGTGCCATA	TAAGGATTTTTAGGGGCATTA	GTAGGCTGGGAGGCAAATGAA	AAAGAGCAGAAGCAGCAGCATCTCTGTACATTTGCCAATATTTACGTGCTGCTATCAGGGGTGAATTCTACCAGTGCCATACACCAGTAAGGATTTTTAGGGGCATTAGTGTAGTAGGCTGGGAGGCAAATGAACAAGCAGAAGGAAACATTGAACTCAGAGCC
13_miRNA_full_combination_probe_x4_89	hsa-miR-101-3p	hsa-miR-107	hsa-miR-191-3p	hsa-miR-582-5p	random	('hsa-miR-101-3p', 'hsa-miR-107', 'hsa-miR-191-3p', 'hsa-miR-582-5p')	TTCAGTTATCACAGTACTGTA	ATAGCCCTGTACAATGCTGCT	GGGACGAAATCCAAGCGCAGC	TAACTGGTTGAACAACTGTAA	AAAGAGCAGAAGCAGCAGCATCTCTGTACATTTTTCAGTTATCACAGTACTGTATCAGGATAGCCCTGTACAATGCTGCTACACCAGGGGACGAAATCCAAGCGCAGCGTGTACTAACTGGTTGAACAACTGTAAAAGCAGAAGGAAACATTGAACTCAGAGCC
13_miRNA_full_combination_probe_x4_90	hsa-miR-205-5p	hsa-miR-21-5p	hsa-miR-210-3p	hsa-miR-24-3p	random	('hsa-miR-205-5p', 'hsa-miR-21-5p', 'hsa-miR-210-3p', 'hsa-miR-24-3p')	AGACTCCGGTGGAATGAAGGA	CAACATCAGTCTGATAAGCTA	CAGCCGCTGTCACACGCACAG	TGTTCCTGCTGAACTGAGCCA	AAAGAGCAGAAGCAGCAGCATCTCTGTACATTAGACTCCGGTGGAATGAAGGACTCAGGGCAACATCAGTCTGATAAGCTACACCAGCAGCCGCTGTCACACGCACAGGTGTACTGTTCCTGCTGAACTGAGCCAAAGCAGAAGGAAACATTGAACTCAGAGCC
13_miRNA_full_combination_probe_x4_91	hsa-miR-19b-3p	hsa-miR-210-3p	hsa-miR-221-3p	hsa-miR-324-5p	random	('hsa-miR-19b-3p', 'hsa-miR-210-3p', 'hsa-miR-221-3p', 'hsa-miR-324-5p')	AGTTTTGCATGGATTTGCACA	CAGCCGCTGTCACACGCACAG	AACCCAGCAGACAATGTAGCT	ACCAATGCCCTAGGGGATGCG	AAAGAGCAGAAGCAGCAGCATCTCTGTACATAGTTTTGCATGGATTTGCACAACTCAGGGCAGCCGCTGTCACACGCACAGCACCAAACCCAGCAGACAATGTAGCTTGTGTAACCAATGCCCTAGGGGATGCGCAAGCAGAAGGAAACATTGAACTCAGAGCC
13_miRNA_full_combination_probe_x4_92	hsa-miR-18a-5p	hsa-miR-26a-5p	hsa-miR-324-5p	hsa-miR-365a-3p	random	('hsa-miR-18a-5p', 'hsa-miR-26a-5p', 'hsa-miR-324-5p', 'hsa-miR-365a-3p')	ATCTGCACTAGATGCACCTTA	GCCTATCCTGGATTACTTGAA	ACCAATGCCCTAGGGGATGCG	TAAGGATTTTTAGGGGCATTA	AAAGAGCAGAAGCAGCAGCATCTCTGTACATATCTGCACTAGATGCACCTTAACTCAGGGGCCTATCCTGGATTACTTGAACACCAACCAATGCCCTAGGGGATGCGTGTGTACTAAGGATTTTTAGGGGCATTACAGCAGAAGGAAACATTGAACTCAGAGCC
13_miRNA_full_combination_probe_x4_93	hsa-miR-16-5p	hsa-miR-17-3p	hsa-miR-374a-5p	hsa-miR-378a-3p	random	('hsa-miR-16-5p', 'hsa-miR-17-3p', 'hsa-miR-374a-5p', 'hsa-miR-378a-3p')	GCCAATATTTACGTGCTGCTA	TACAAGTGCCTTCACTGCAGT	ACTTATCAGGTTGTATTATAA	CCTTCTGACTCCAAGTCCAGT	AAAGAGCAGAAGCAGCAGCATCTCTGTACATTTGCCAATATTTACGTGCTGCTATCAGGGTACAAGTGCCTTCACTGCAGTCACCAGACTTATCAGGTTGTATTATAAGTGTACCCTTCTGACTCCAAGTCCAGTAAGCAGAAGGAAACATTGAACTCAGAGCC
13_miRNA_full_combination_probe_x4_94	hsa-miR-221-3p	hsa-miR-24-3p	hsa-miR-324-5p	hsa-miR-574-3p	random	('hsa-miR-221-3p', 'hsa-miR-24-3p', 'hsa-miR-324-5p', 'hsa-miR-574-3p')	AACCCAGCAGACAATGTAGCT	TGTTCCTGCTGAACTGAGCCA	ACCAATGCCCTAGGGGATGCG	GTGGGTGTGTGCATGAGCGTG	AAAGAGCAGAAGCAGCAGCATCTCTGTACATTAACCCAGCAGACAATGTAGCTCTCAGGGTGTTCCTGCTGAACTGAGCCACACCAACCAATGCCCTAGGGGATGCGTGTGTACGTGGGTGTGTGCATGAGCGTGAAGCAGAAGGAAACATTGAACTCAGAGCC
13_miRNA_full_combination_probe_x4_95	hsa-miR-365a-3p	hsa-miR-425-3p	hsa-miR-582-5p	hsa-miR-7-5p	random	('hsa-miR-365a-3p', 'hsa-miR-425-3p', 'hsa-miR-582-5p', 'hsa-miR-7-5p')	TAAGGATTTTTAGGGGCATTA	GGCGGACACGACATTCCCGAT	TAACTGGTTGAACAACTGTAA	AACAAAATCACTAGTCTTCCA	AAAGAGCAGAAGCAGCAGCATCTCTGTACATTTTAAGGATTTTTAGGGGCATTATCAGGGGGCGGACACGACATTCCCGATCACCAGTAACTGGTTGAACAACTGTAAGTGTACAACAAAATCACTAGTCTTCCAAAGCAGAAGGAAACATTGAACTCAGAGCC
13_miRNA_full_combination_probe_x4_96	hsa-miR-23a-3p	hsa-miR-301a-3p	hsa-miR-324-5p	hsa-miR-34b-5p	random	('hsa-miR-23a-3p', 'hsa-miR-301a-3p', 'hsa-miR-324-5p', 'hsa-miR-34b-5p')	GGAAATCCCTGGCAATGTGAT	TTTGACAATACTATTGCACTG	ACCAATGCCCTAGGGGATGCG	ATCAGCTAATGACACTGCCTA	AAAGAGCAGAAGCAGCAGCATCTCTGTACCTGGAAATCCCTGGCAATGTGATACTCAGGGTTTGACAATACTATTGCACTGCACCAACCAATGCCCTAGGGGATGCGTGTGTATCAGCTAATGACACTGCCTAACAAGCAGAAGGAAACATTGAACTCAGAGCC
13_miRNA_full_combination_probe_x4_97	hsa-miR-107	hsa-miR-21-5p	hsa-miR-22-3p	hsa-miR-221-3p	random	('hsa-miR-107', 'hsa-miR-21-5p', 'hsa-miR-22-3p', 'hsa-miR-221-3p')	ATAGCCCTGTACAATGCTGCT	CAACATCAGTCTGATAAGCTA	CAGTTCTTCAACTGGCAGCTT	AACCCAGCAGACAATGTAGCT	AAAGAGCAGAAGCAGCAGCATCTCTGTACATTATAGCCCTGTACAATGCTGCTCTCAGGGCAACATCAGTCTGATAAGCTACACCAGCAGTTCTTCAACTGGCAGCTTGTGTAAACCCAGCAGACAATGTAGCTCAAGCAGAAGGAAACATTGAACTCAGAGCC
13_miRNA_full_combination_probe_x4_98	hsa-miR-26a-5p	hsa-miR-301a-3p	hsa-miR-425-5p	hsa-miR-6734-5p	random	('hsa-miR-26a-5p', 'hsa-miR-301a-3p', 'hsa-miR-425-5p', 'hsa-miR-6734-5p')	GCCTATCCTGGATTACTTGAA	TTTGACAATACTATTGCACTG	AACGGGAGTGATCGTGTCATT	TCCACCTCATTCTCCCCTCAA	AAAGAGCAGAAGCAGCAGCATCTCTGTACATTTGCCTATCCTGGATTACTTGAATCAGGGTTTGACAATACTATTGCACTGCACCAGAACGGGAGTGATCGTGTCATTGTGTACTCCACCTCATTCTCCCCTCAAAAGCAGAAGGAAACATTGAACTCAGAGCC
13_miRNA_full_combination_probe_x4_99	hsa-miR-210-3p	hsa-miR-224-5p	hsa-miR-31-5p	hsa-miR-324-5p	random	('hsa-miR-210-3p', 'hsa-miR-224-5p', 'hsa-miR-31-5p', 'hsa-miR-324-5p')	CAGCCGCTGTCACACGCACAG	ACGGAACCACTAGTGACTTGA	AGCTATGCCAGCATCTTGCCT	ACCAATGCCCTAGGGGATGCG	AAAGAGCAGAAGCAGCAGCATCTCTGTACATTTCAGCCGCTGTCACACGCACAGTCAGGGACGGAACCACTAGTGACTTGACACCAAGCTATGCCAGCATCTTGCCTTGTGTAACCAATGCCCTAGGGGATGCGCAAGCAGAAGGAAACATTGAACTCAGAGCC
13_miRNA_full_combination_probe_x4_100	hsa-miR-1304-3p	hsa-miR-378a-3p	hsa-miR-6820-5p	hsa-miR-7-5p	random	('hsa-miR-1304-3p', 'hsa-miR-378a-3p', 'hsa-miR-6820-5p', 'hsa-miR-7-5p')	GGGTTCGAGGCTACAGTGAGA	CCTTCTGACTCCAAGTCCAGT	AATGACCCCAGCTCTGCCGCA	AACAAAATCACTAGTCTTCCA	AAAGAGCAGAAGCAGCAGCATCTCTGTACATTTGGGTTCGAGGCTACAGTGAGATCAGGGCCTTCTGACTCCAAGTCCAGTCACCAAATGACCCCAGCTCTGCCGCACGTGTACAACAAAATCACTAGTCTTCCAAAGCAGAAGGAAACATTGAACTCAGAGCC
