## Supplementary material for "MicroRNA-directed control of complex mRNA stability patterns across cell types": Design of Library 2: 14_miRNA_full_combination_probe_x5.csv

	miRNA1	miRNA2	miRNA3	miRNA4	miRNA5	category	sorted_mirnas	target1	target2	target3	target4	target5	seq
14_miRNA_full_combination_probe_x5_1	hsa-miR-425-3p	hsa-miR-362-3p	hsa-miR-10a-5p	hsa-miR-6855-3p	hsa-miR-6820-5p	low	('hsa-miR-10a-5p', 'hsa-miR-362-3p', 'hsa-miR-425-3p', 'hsa-miR-6820-5p', 'hsa-miR-6855-3p')	GGCGGACACGACATTCCCGAT	GAATCCTTGAATAGGTGTGTT	CAAATTCGGATCTACAGGGTA	TGTGGGGTTGAAGGTCAGTCT	AATGACCCCAGCTCTGCCGCA	AAAGAGCAGAAGCAGCAGGGCGGACACGACATTCCCGATCAAGGGGAATCCTTGAATAGGTGTGTTCACTTACAAATTCGGATCTACAGGGTACTGGTCTGTGGGGTTGAAGGTCAGTCTCTGCTAATGACCCCAGCTCTGCCGCAAACATTGAACTCAGAGCC
14_miRNA_full_combination_probe_x5_2	hsa-miR-191-3p	hsa-miR-574-3p	hsa-miR-574-3p	hsa-miR-185-5p	hsa-miR-140-5p	low	('hsa-miR-140-5p', 'hsa-miR-185-5p', 'hsa-miR-191-3p', 'hsa-miR-574-3p', 'hsa-miR-574-3p')	GGGACGAAATCCAAGCGCAGC	GTGGGTGTGTGCATGAGCGTG	GTGGGTGTGTGCATGAGCGTG	CAGGAACTGCCTTTCTCTCCA	TACCATAGGGTAAAACCACTG	AAAGAGCAGAAGCAGCAGGGGACGAAATCCAAGCGCAGCCAAGGGGTGGGTGTGTGCATGAGCGTGCACTTAGTGGGTGTGTGCATGAGCGTGCTGGTACAGGAACTGCCTTTCTCTCCACTGCTATACCATAGGGTAAAACCACTGACATTGAACTCAGAGCC
14_miRNA_full_combination_probe_x5_3	hsa-miR-660-5p	hsa-miR-211-3p	hsa-miR-425-3p	hsa-miR-186-5p	hsa-miR-205-5p	low	('hsa-miR-186-5p', 'hsa-miR-205-5p', 'hsa-miR-211-3p', 'hsa-miR-425-3p', 'hsa-miR-660-5p')	AACTCCGATATGCAATGGGTA	GCACCCCTTTGCTGTCCCTGC	GGCGGACACGACATTCCCGAT	GCCCAAAAGGAGAATTCTTTG	AGACTCCGGTGGAATGAAGGA	AAAGAGCAGAAGCAGCAGAACTCCGATATGCAATGGGTACAAGGGGCACCCCTTTGCTGTCCCTGCCACTTAGGCGGACACGACATTCCCGATCTGGTAGCCCAAAAGGAGAATTCTTTGCTGCTAGACTCCGGTGGAATGAAGGAAACATTGAACTCAGAGCC
14_miRNA_full_combination_probe_x5_4	hsa-miR-197-3p	hsa-miR-423-5p	hsa-miR-361-5p	hsa-miR-10a-5p	hsa-miR-205-5p	low	('hsa-miR-10a-5p', 'hsa-miR-197-3p', 'hsa-miR-205-5p', 'hsa-miR-361-5p', 'hsa-miR-423-5p')	CTGGGTGGAGAAGGTGGTGAA	AGTCTCGCTCTCTGCCCCTCA	TACCCCTGGAGATTCTGATAA	CAAATTCGGATCTACAGGGTA	AGACTCCGGTGGAATGAAGGA	AAAGAGCAGAAGCAGCAGCTGGGTGGAGAAGGTGGTGAACAAGGGAGTCTCGCTCTCTGCCCCTCACACTTATACCCCTGGAGATTCTGATAACTGGTACAAATTCGGATCTACAGGGTACTGCTAGACTCCGGTGGAATGAAGGAAACATTGAACTCAGAGCC
14_miRNA_full_combination_probe_x5_5	hsa-miR-4687-3p	hsa-miR-33b-3p	hsa-miR-135b-5p	hsa-miR-342-3p	hsa-miR-135b-5p	low	('hsa-miR-135b-5p', 'hsa-miR-135b-5p', 'hsa-miR-33b-3p', 'hsa-miR-342-3p', 'hsa-miR-4687-3p')	GCCTGCCCCCTCCAACAGCCA	GGCTGCACTGCCGAGGCACTG	ACATAGGAATGAAAAGCCATA	GGGTGCGATTTCTGTGTGAGA	ACATAGGAATGAAAAGCCATA	AAAGAGCAGAAGCAGCAGGCCTGCCCCCTCCAACAGCCACAAGGGGGCTGCACTGCCGAGGCACTGCACTACATAGGAATGAAAAGCCATACCCTGGTAGGGTGCGATTTCTGTGTGAGACTGCACATAGGAATGAAAAGCCATAAAACATTGAACTCAGAGCC
14_miRNA_full_combination_probe_x5_6	hsa-miR-20a-3p	hsa-miR-423-5p	hsa-miR-197-3p	hsa-miR-660-5p	hsa-miR-425-3p	low	('hsa-miR-197-3p', 'hsa-miR-20a-3p', 'hsa-miR-423-5p', 'hsa-miR-425-3p', 'hsa-miR-660-5p')	TTTAAGTGCTCATAATGCAGT	AGTCTCGCTCTCTGCCCCTCA	CTGGGTGGAGAAGGTGGTGAA	AACTCCGATATGCAATGGGTA	GGCGGACACGACATTCCCGAT	AAAGAGCAGAAGCAGCTTTAAGTGCTCATAATGCAGTGCCAAGGGAGTCTCGCTCTCTGCCCCTCACACTTACTGGGTGGAGAAGGTGGTGAACTGGTAAACTCCGATATGCAATGGGTACTGCTAGGCGGACACGACATTCCCGATACATTGAACTCAGAGCC
14_miRNA_full_combination_probe_x5_7	hsa-miR-182-5p	hsa-miR-33b-3p	hsa-miR-192-5p	hsa-miR-126-3p	hsa-miR-185-5p	low	('hsa-miR-126-3p', 'hsa-miR-182-5p', 'hsa-miR-185-5p', 'hsa-miR-192-5p', 'hsa-miR-33b-3p')	GTGAGTTCTACCATTGCCAAA	GGCTGCACTGCCGAGGCACTG	GGCTGTCAATTCATAGGTCAG	GCATTATTACTCACGGTACGA	CAGGAACTGCCTTTCTCTCCA	AAAGAGCAGAAGCAGCAGGTGAGTTCTACCATTGCCAAACAAGGGGGCTGCACTGCCGAGGCACTGCACTTAGGCTGTCAATTCATAGGTCAGCTGGTAGCATTATTACTCACGGTACGACTGCTACAGGAACTGCCTTTCTCTCCAACATTGAACTCAGAGCC
14_miRNA_full_combination_probe_x5_8	hsa-miR-362-3p	hsa-miR-513a-5p	hsa-miR-182-5p	hsa-miR-33b-3p	hsa-miR-140-5p	low	('hsa-miR-140-5p', 'hsa-miR-182-5p', 'hsa-miR-33b-3p', 'hsa-miR-362-3p', 'hsa-miR-513a-5p')	GAATCCTTGAATAGGTGTGTT	AAAATGACACCTCCCTGTGAA	GTGAGTTCTACCATTGCCAAA	GGCTGCACTGCCGAGGCACTG	TACCATAGGGTAAAACCACTG	AAAGAGCAGAAGCAGCAGGAATCCTTGAATAGGTGTGTTCAAGGGAAAATGACACCTCCCTGTGAACACTTAGTGAGTTCTACCATTGCCAAACTGGTAGGCTGCACTGCCGAGGCACTGCTGCTATACCATAGGGTAAAACCACTGACATTGAACTCAGAGCC
14_miRNA_full_combination_probe_x5_9	hsa-miR-551b-3p	hsa-miR-218-5p	hsa-miR-574-3p	hsa-miR-6734-5p	hsa-miR-211-3p	low	('hsa-miR-211-3p', 'hsa-miR-218-5p', 'hsa-miR-551b-3p', 'hsa-miR-574-3p', 'hsa-miR-6734-5p')	CTGAAACCAAGTATGGGTCGC	ACATGGTTAGATCAAGCACAA	GTGGGTGTGTGCATGAGCGTG	TCCACCTCATTCTCCCCTCAA	GCACCCCTTTGCTGTCCCTGC	AAAGAGCAGAAGCAGCAGCTGAAACCAAGTATGGGTCGCCAAGACATGGTTAGATCAAGCACAAAGCACTTAGTGGGTGTGTGCATGAGCGTGCTGGTATCCACCTCATTCTCCCCTCAACTGCTAGCACCCCTTTGCTGTCCCTGCACATTGAACTCAGAGCC
14_miRNA_full_combination_probe_x5_10	hsa-miR-140-5p	hsa-miR-135b-5p	hsa-miR-135b-5p	hsa-miR-183-5p	hsa-miR-551b-3p	low	('hsa-miR-135b-5p', 'hsa-miR-135b-5p', 'hsa-miR-140-5p', 'hsa-miR-183-5p', 'hsa-miR-551b-3p')	TACCATAGGGTAAAACCACTG	ACATAGGAATGAAAAGCCATA	ACATAGGAATGAAAAGCCATA	GTGAATTCTACCAGTGCCATA	CTGAAACCAAGTATGGGTCGC	AAAGAGCAGAAGCAGCAGTACCATAGGGTAAAACCACTGCAAGACATAGGAATGAAAAGCCATAAGCACTACATAGGAATGAAAAGCCATACCCTGGTAGTGAATTCTACCAGTGCCATACTGCTACTGAAACCAAGTATGGGTCGCACATTGAACTCAGAGCC
14_miRNA_full_combination_probe_x5_11	hsa-miR-4687-3p	hsa-miR-186-5p	hsa-miR-34b-5p	hsa-miR-20a-3p	hsa-miR-149-5p	low	('hsa-miR-149-5p', 'hsa-miR-186-5p', 'hsa-miR-20a-3p', 'hsa-miR-34b-5p', 'hsa-miR-4687-3p')	GCCTGCCCCCTCCAACAGCCA	GCCCAAAAGGAGAATTCTTTG	ATCAGCTAATGACACTGCCTA	TTTAAGTGCTCATAATGCAGT	GAGTGAAGACACGGAGCCAGA	AAAGAGCAGAAGCAGCAGGCCTGCCCCCTCCAACAGCCACAAGGGGCCCAAAAGGAGAATTCTTTGCACTATCAGCTAATGACACTGCCTACCCTGGTTTAAGTGCTCATAATGCAGTTTCTGCTAGAGTGAAGACACGGAGCCAGAACATTGAACTCAGAGCC
14_miRNA_full_combination_probe_x5_12	hsa-miR-1304-3p	hsa-miR-6734-5p	hsa-miR-191-3p	hsa-miR-34b-5p	hsa-miR-192-5p	low	('hsa-miR-1304-3p', 'hsa-miR-191-3p', 'hsa-miR-192-5p', 'hsa-miR-34b-5p', 'hsa-miR-6734-5p')	GGGTTCGAGGCTACAGTGAGA	TCCACCTCATTCTCCCCTCAA	GGGACGAAATCCAAGCGCAGC	ATCAGCTAATGACACTGCCTA	GGCTGTCAATTCATAGGTCAG	AAAGAGCAGAAGCAGCAGGGGTTCGAGGCTACAGTGAGACAAGGGTCCACCTCATTCTCCCCTCAACACTTAGGGACGAAATCCAAGCGCAGCCTGGATCAGCTAATGACACTGCCTATTCTGCTAGGCTGTCAATTCATAGGTCAGACATTGAACTCAGAGCC
14_miRNA_full_combination_probe_x5_13	hsa-miR-126-3p	hsa-miR-205-5p	hsa-miR-31-5p	hsa-miR-4687-3p	hsa-miR-423-5p	low	('hsa-miR-126-3p', 'hsa-miR-205-5p', 'hsa-miR-31-5p', 'hsa-miR-423-5p', 'hsa-miR-4687-3p')	GCATTATTACTCACGGTACGA	AGACTCCGGTGGAATGAAGGA	AGCTATGCCAGCATCTTGCCT	GCCTGCCCCCTCCAACAGCCA	AGTCTCGCTCTCTGCCCCTCA	AAAGAGCAGAAGCAGCAGGCATTATTACTCACGGTACGACAAGGAGACTCCGGTGGAATGAAGGAGCACTTAGCTATGCCAGCATCTTGCCTCCTGGTAGCCTGCCCCCTCCAACAGCCACTGCTAAGTCTCGCTCTCTGCCCCTCAACATTGAACTCAGAGCC
14_miRNA_full_combination_probe_x5_14	hsa-miR-20a-3p	hsa-miR-218-5p	hsa-miR-1304-3p	hsa-miR-191-3p	hsa-miR-362-3p	low	('hsa-miR-1304-3p', 'hsa-miR-191-3p', 'hsa-miR-20a-3p', 'hsa-miR-218-5p', 'hsa-miR-362-3p')	TTTAAGTGCTCATAATGCAGT	ACATGGTTAGATCAAGCACAA	GGGTTCGAGGCTACAGTGAGA	GGGACGAAATCCAAGCGCAGC	GAATCCTTGAATAGGTGTGTT	AAAGAGCAGAAGCAGCTTTAAGTGCTCATAATGCAGTGCCAAGACATGGTTAGATCAAGCACAAAGCACTTAGGGTTCGAGGCTACAGTGAGACTGGTAGGGACGAAATCCAAGCGCAGCCTGCTAGAATCCTTGAATAGGTGTGTTACATTGAACTCAGAGCC
14_miRNA_full_combination_probe_x5_15	hsa-miR-205-5p	hsa-miR-191-3p	hsa-miR-551b-3p	hsa-miR-4687-3p	hsa-miR-6855-3p	low	('hsa-miR-191-3p', 'hsa-miR-205-5p', 'hsa-miR-4687-3p', 'hsa-miR-551b-3p', 'hsa-miR-6855-3p')	AGACTCCGGTGGAATGAAGGA	GGGACGAAATCCAAGCGCAGC	CTGAAACCAAGTATGGGTCGC	GCCTGCCCCCTCCAACAGCCA	TGTGGGGTTGAAGGTCAGTCT	AAAGAGCAGAAGCAGCAAGACTCCGGTGGAATGAAGGACCAAGGGGGGACGAAATCCAAGCGCAGCCACTTACTGAAACCAAGTATGGGTCGCCTGGTAGCCTGCCCCCTCCAACAGCCACTGCTCTGTGGGGTTGAAGGTCAGTCTACATTGAACTCAGAGCC
14_miRNA_full_combination_probe_x5_16	hsa-miR-362-3p	hsa-miR-218-5p	hsa-miR-6734-5p	hsa-miR-197-3p	hsa-miR-6820-5p	low	('hsa-miR-197-3p', 'hsa-miR-218-5p', 'hsa-miR-362-3p', 'hsa-miR-6734-5p', 'hsa-miR-6820-5p')	GAATCCTTGAATAGGTGTGTT	ACATGGTTAGATCAAGCACAA	TCCACCTCATTCTCCCCTCAA	CTGGGTGGAGAAGGTGGTGAA	AATGACCCCAGCTCTGCCGCA	AAAGAGCAGAAGCAGCAGGAATCCTTGAATAGGTGTGTTCAAGACATGGTTAGATCAAGCACAAAGCACTTATCCACCTCATTCTCCCCTCAACTGGTACTGGGTGGAGAAGGTGGTGAACTGCTAATGACCCCAGCTCTGCCGCAAACATTGAACTCAGAGCC
14_miRNA_full_combination_probe_x5_17	hsa-miR-4687-3p	hsa-miR-664b-3p	hsa-miR-192-5p	hsa-miR-10a-5p	hsa-miR-34b-5p	low	('hsa-miR-10a-5p', 'hsa-miR-192-5p', 'hsa-miR-34b-5p', 'hsa-miR-4687-3p', 'hsa-miR-664b-3p')	GCCTGCCCCCTCCAACAGCCA	GTAGGCTGGGAGGCAAATGAA	GGCTGTCAATTCATAGGTCAG	CAAATTCGGATCTACAGGGTA	ATCAGCTAATGACACTGCCTA	AAAGAGCAGAAGCAGCAGGCCTGCCCCCTCCAACAGCCACAAGGGTAGGCTGGGAGGCAAATGAAGCACTTAGGCTGTCAATTCATAGGTCAGCTGGTACAAATTCGGATCTACAGGGTACTGCATCAGCTAATGACACTGCCTAAAACATTGAACTCAGAGCC
14_miRNA_full_combination_probe_x5_18	hsa-miR-191-3p	hsa-miR-582-5p	hsa-miR-6855-3p	hsa-miR-4728-5p	hsa-miR-224-5p	low	('hsa-miR-191-3p', 'hsa-miR-224-5p', 'hsa-miR-4728-5p', 'hsa-miR-582-5p', 'hsa-miR-6855-3p')	GGGACGAAATCCAAGCGCAGC	TAACTGGTTGAACAACTGTAA	TGTGGGGTTGAAGGTCAGTCT	CTTGCTGCCTCTCCCCTCCCA	ACGGAACCACTAGTGACTTGA	AAAGAGCAGAAGCAGCAGGGGACGAAATCCAAGCGCAGCCAAGGGTAACTGGTTGAACAACTGTAACACTTCTGTGGGGTTGAAGGTCAGTCTCTGGTACTTGCTGCCTCTCCCCTCCCACTGCTAACGGAACCACTAGTGACTTGAACATTGAACTCAGAGCC
14_miRNA_full_combination_probe_x5_19	hsa-miR-224-5p	hsa-miR-532-5p	hsa-miR-1304-3p	hsa-miR-218-5p	hsa-miR-425-3p	low	('hsa-miR-1304-3p', 'hsa-miR-218-5p', 'hsa-miR-224-5p', 'hsa-miR-425-3p', 'hsa-miR-532-5p')	ACGGAACCACTAGTGACTTGA	CGGTCCTACACTCAAGGCATG	GGGTTCGAGGCTACAGTGAGA	ACATGGTTAGATCAAGCACAA	GGCGGACACGACATTCCCGAT	AAAGAGCAGAAGCAGCAGACGGAACCACTAGTGACTTGACAAGGGCGGTCCTACACTCAAGGCATGCACTTAGGGTTCGAGGCTACAGTGAGACTGGACATGGTTAGATCAAGCACAATTCTGCTAGGCGGACACGACATTCCCGATACATTGAACTCAGAGCC
14_miRNA_full_combination_probe_x5_20	hsa-miR-10a-5p	hsa-miR-33b-3p	hsa-miR-183-5p	hsa-miR-186-5p	hsa-miR-551b-3p	low	('hsa-miR-10a-5p', 'hsa-miR-183-5p', 'hsa-miR-186-5p', 'hsa-miR-33b-3p', 'hsa-miR-551b-3p')	CAAATTCGGATCTACAGGGTA	GGCTGCACTGCCGAGGCACTG	GTGAATTCTACCAGTGCCATA	GCCCAAAAGGAGAATTCTTTG	CTGAAACCAAGTATGGGTCGC	AAAGAGCAGAAGCAGCAGCAAATTCGGATCTACAGGGTACAAGGGGGCTGCACTGCCGAGGCACTGCACTTAGTGAATTCTACCAGTGCCATACTGGTAGCCCAAAAGGAGAATTCTTTGCTGCTACTGAAACCAAGTATGGGTCGCACATTGAACTCAGAGCC
14_miRNA_full_combination_probe_x5_21	hsa-miR-140-3p	hsa-miR-532-5p	hsa-miR-186-5p	hsa-miR-218-5p	hsa-miR-10a-5p	low	('hsa-miR-10a-5p', 'hsa-miR-140-3p', 'hsa-miR-186-5p', 'hsa-miR-218-5p', 'hsa-miR-532-5p')	CCGTGGTTCTACCCTGTGGTA	CGGTCCTACACTCAAGGCATG	GCCCAAAAGGAGAATTCTTTG	ACATGGTTAGATCAAGCACAA	CAAATTCGGATCTACAGGGTA	AAAGAGCAGAAGCAGCAGCCGTGGTTCTACCCTGTGGTACAAGGGCGGTCCTACACTCAAGGCATGCACTTAGCCCAAAAGGAGAATTCTTTGCTGGACATGGTTAGATCAAGCACAATTCTGCTACAAATTCGGATCTACAGGGTAACATTGAACTCAGAGCC
14_miRNA_full_combination_probe_x5_22	hsa-miR-31-5p	hsa-miR-532-5p	hsa-miR-551b-3p	hsa-miR-34b-5p	hsa-miR-205-5p	low	('hsa-miR-205-5p', 'hsa-miR-31-5p', 'hsa-miR-34b-5p', 'hsa-miR-532-5p', 'hsa-miR-551b-3p')	AGCTATGCCAGCATCTTGCCT	CGGTCCTACACTCAAGGCATG	CTGAAACCAAGTATGGGTCGC	ATCAGCTAATGACACTGCCTA	AGACTCCGGTGGAATGAAGGA	AAAGAGCAGAAGCAGCAAGCTATGCCAGCATCTTGCCTCCAAGGGCGGTCCTACACTCAAGGCATGCACTTACTGAAACCAAGTATGGGTCGCCTGGATCAGCTAATGACACTGCCTATTCTGCTAGACTCCGGTGGAATGAAGGAAACATTGAACTCAGAGCC
14_miRNA_full_combination_probe_x5_23	hsa-miR-126-3p	hsa-miR-342-3p	hsa-miR-532-5p	hsa-miR-34b-5p	hsa-miR-192-5p	low	('hsa-miR-126-3p', 'hsa-miR-192-5p', 'hsa-miR-342-3p', 'hsa-miR-34b-5p', 'hsa-miR-532-5p')	GCATTATTACTCACGGTACGA	GGGTGCGATTTCTGTGTGAGA	CGGTCCTACACTCAAGGCATG	ATCAGCTAATGACACTGCCTA	GGCTGTCAATTCATAGGTCAG	AAAGAGCAGAAGCAGCAGGCATTATTACTCACGGTACGACAAGGGGGGTGCGATTTCTGTGTGAGACACTTACGGTCCTACACTCAAGGCATGCTGGATCAGCTAATGACACTGCCTATTCTGCTAGGCTGTCAATTCATAGGTCAGACATTGAACTCAGAGCC
14_miRNA_full_combination_probe_x5_24	hsa-miR-362-3p	hsa-miR-186-5p	hsa-miR-183-5p	hsa-miR-425-3p	hsa-miR-34b-5p	low	('hsa-miR-183-5p', 'hsa-miR-186-5p', 'hsa-miR-34b-5p', 'hsa-miR-362-3p', 'hsa-miR-425-3p')	GAATCCTTGAATAGGTGTGTT	GCCCAAAAGGAGAATTCTTTG	GTGAATTCTACCAGTGCCATA	GGCGGACACGACATTCCCGAT	ATCAGCTAATGACACTGCCTA	AAAGAGCAGAAGCAGCAGGAATCCTTGAATAGGTGTGTTCAAGGGGCCCAAAAGGAGAATTCTTTGCACTTAGTGAATTCTACCAGTGCCATACTGGTAGGCGGACACGACATTCCCGATCTGCATCAGCTAATGACACTGCCTAAAACATTGAACTCAGAGCC
14_miRNA_full_combination_probe_x5_25	hsa-miR-185-5p	hsa-miR-6855-3p	hsa-miR-513a-5p	hsa-miR-185-5p	hsa-miR-135b-5p	low	('hsa-miR-135b-5p', 'hsa-miR-185-5p', 'hsa-miR-185-5p', 'hsa-miR-513a-5p', 'hsa-miR-6855-3p')	CAGGAACTGCCTTTCTCTCCA	TGTGGGGTTGAAGGTCAGTCT	AAAATGACACCTCCCTGTGAA	CAGGAACTGCCTTTCTCTCCA	ACATAGGAATGAAAAGCCATA	AAAGAGCAGAAGCAGCAGCAGGAACTGCCTTTCTCTCCACAAGGGTGTGGGGTTGAAGGTCAGTCTCACTTAAAAATGACACCTCCCTGTGAACTGGTACAGGAACTGCCTTTCTCTCCACTGCACATAGGAATGAAAAGCCATAAAACATTGAACTCAGAGCC
14_miRNA_full_combination_probe_x5_26	hsa-miR-10a-5p	hsa-miR-551b-3p	hsa-miR-551b-3p	hsa-miR-4687-3p	hsa-miR-1304-3p	low	('hsa-miR-10a-5p', 'hsa-miR-1304-3p', 'hsa-miR-4687-3p', 'hsa-miR-551b-3p', 'hsa-miR-551b-3p')	CAAATTCGGATCTACAGGGTA	CTGAAACCAAGTATGGGTCGC	CTGAAACCAAGTATGGGTCGC	GCCTGCCCCCTCCAACAGCCA	GGGTTCGAGGCTACAGTGAGA	AAAGAGCAGAAGCAGCAGCAAATTCGGATCTACAGGGTACAAGGGCTGAAACCAAGTATGGGTCGCCACTTACTGAAACCAAGTATGGGTCGCCTGGTAGCCTGCCCCCTCCAACAGCCACTGCTAGGGTTCGAGGCTACAGTGAGAACATTGAACTCAGAGCC
14_miRNA_full_combination_probe_x5_27	hsa-miR-126-3p	hsa-miR-34b-5p	hsa-miR-183-5p	hsa-miR-342-3p	hsa-miR-513a-5p	low	('hsa-miR-126-3p', 'hsa-miR-183-5p', 'hsa-miR-342-3p', 'hsa-miR-34b-5p', 'hsa-miR-513a-5p')	GCATTATTACTCACGGTACGA	ATCAGCTAATGACACTGCCTA	GTGAATTCTACCAGTGCCATA	GGGTGCGATTTCTGTGTGAGA	AAAATGACACCTCCCTGTGAA	AAAGAGCAGAAGCAGCAGGCATTATTACTCACGGTACGACAAGATCAGCTAATGACACTGCCTAAGCACTTAGTGAATTCTACCAGTGCCATACTGGTAGGGTGCGATTTCTGTGTGAGACTGCTAAAAATGACACCTCCCTGTGAAACATTGAACTCAGAGCC
14_miRNA_full_combination_probe_x5_28	hsa-miR-140-3p	hsa-miR-185-5p	hsa-miR-140-3p	hsa-miR-362-3p	hsa-miR-532-5p	low	('hsa-miR-140-3p', 'hsa-miR-140-3p', 'hsa-miR-185-5p', 'hsa-miR-362-3p', 'hsa-miR-532-5p')	CCGTGGTTCTACCCTGTGGTA	CAGGAACTGCCTTTCTCTCCA	CCGTGGTTCTACCCTGTGGTA	GAATCCTTGAATAGGTGTGTT	CGGTCCTACACTCAAGGCATG	AAAGAGCAGAAGCAGCAGCCGTGGTTCTACCCTGTGGTACAAGGGCAGGAACTGCCTTTCTCTCCACACTTACCGTGGTTCTACCCTGTGGTACTGGTAGAATCCTTGAATAGGTGTGTTCTGCTACGGTCCTACACTCAAGGCATGACATTGAACTCAGAGCC
14_miRNA_full_combination_probe_x5_29	hsa-miR-34b-5p	hsa-miR-222-3p	hsa-miR-582-5p	hsa-miR-192-5p	hsa-miR-34b-5p	low	('hsa-miR-192-5p', 'hsa-miR-222-3p', 'hsa-miR-34b-5p', 'hsa-miR-34b-5p', 'hsa-miR-582-5p')	ATCAGCTAATGACACTGCCTA	ACCCAGTAGCCAGATGTAGCT	TAACTGGTTGAACAACTGTAA	GGCTGTCAATTCATAGGTCAG	ATCAGCTAATGACACTGCCTA	AAAGAGCAGAAGCAGCATCAGCTAATGACACTGCCTAGCCAAGGACCCAGTAGCCAGATGTAGCTGCACTTATAACTGGTTGAACAACTGTAACTGGTAGGCTGTCAATTCATAGGTCAGCTGCATCAGCTAATGACACTGCCTAAAACATTGAACTCAGAGCC
14_miRNA_full_combination_probe_x5_30	hsa-miR-342-3p	hsa-miR-6855-3p	hsa-miR-513a-5p	hsa-miR-183-5p	hsa-miR-140-5p	low	('hsa-miR-140-5p', 'hsa-miR-183-5p', 'hsa-miR-342-3p', 'hsa-miR-513a-5p', 'hsa-miR-6855-3p')	GGGTGCGATTTCTGTGTGAGA	TGTGGGGTTGAAGGTCAGTCT	AAAATGACACCTCCCTGTGAA	GTGAATTCTACCAGTGCCATA	TACCATAGGGTAAAACCACTG	AAAGAGCAGAAGCAGCAGGGGTGCGATTTCTGTGTGAGACAAGGGTGTGGGGTTGAAGGTCAGTCTCACTTAAAAATGACACCTCCCTGTGAACTGGTAGTGAATTCTACCAGTGCCATACTGCTATACCATAGGGTAAAACCACTGACATTGAACTCAGAGCC
14_miRNA_full_combination_probe_x5_31	hsa-miR-210-3p	hsa-miR-197-5p	hsa-miR-101-3p	hsa-miR-590-5p	hsa-miR-425-5p	mid	('hsa-miR-101-3p', 'hsa-miR-197-5p', 'hsa-miR-210-3p', 'hsa-miR-425-5p', 'hsa-miR-590-5p')	CAGCCGCTGTCACACGCACAG	TCCCACTGCCCTCTCTACCCG	TTCAGTTATCACAGTACTGTA	TGCACTTTTATGAATAAGCTC	AACGGGAGTGATCGTGTCATT	AAAGAGCAGAAGCAGCAGCAGCCGCTGTCACACGCACAGCAAGGGTCCCACTGCCCTCTCTACCCGCACTTATTCAGTTATCACAGTACTGTACTGGTCTGCACTTTTATGAATAAGCTCCTGCTAAACGGGAGTGATCGTGTCATTACATTGAACTCAGAGCC
14_miRNA_full_combination_probe_x5_32	hsa-miR-642a-3p	hsa-miR-21-3p	hsa-miR-590-5p	hsa-miR-324-5p	hsa-miR-320a-3p	mid	('hsa-miR-21-3p', 'hsa-miR-320a-3p', 'hsa-miR-324-5p', 'hsa-miR-590-5p', 'hsa-miR-642a-3p')	GTTCCCTCTCCAAATGTGTCT	ACAGCCCATCGACTGGTGTTG	TGCACTTTTATGAATAAGCTC	ACCAATGCCCTAGGGGATGCG	CGCCCTCTCAACCCAGCTTTT	AAAGAGCAGAAGCAGCAGTTCCCTCTCCAAATGTGTCTCCAAGGGACAGCCCATCGACTGGTGTTGCACTTCTGCACTTTTATGAATAAGCTCCTGGTACCAATGCCCTAGGGGATGCGTCTGCTACGCCCTCTCAACCCAGCTTTTACATTGAACTCAGAGCC
14_miRNA_full_combination_probe_x5_33	hsa-miR-642a-3p	hsa-miR-574-5p	hsa-miR-574-5p	hsa-miR-301a-3p	hsa-miR-642a-3p	mid	('hsa-miR-301a-3p', 'hsa-miR-574-5p', 'hsa-miR-574-5p', 'hsa-miR-642a-3p', 'hsa-miR-642a-3p')	GTTCCCTCTCCAAATGTGTCT	ACACTCACACACACACACTCA	ACACTCACACACACACACTCA	TTTGACAATACTATTGCACTG	GTTCCCTCTCCAAATGTGTCT	AAAGAGCAGAAGCAGCAGTTCCCTCTCCAAATGTGTCTCCAAGGGACACTCACACACACACACTCACACTTAACACTCACACACACACACTCACTGGTATTTGACAATACTATTGCACTGCTGCTGTTCCCTCTCCAAATGTGTCTAACATTGAACTCAGAGCC
14_miRNA_full_combination_probe_x5_34	hsa-miR-320a-3p	hsa-miR-590-5p	hsa-miR-21-3p	hsa-miR-197-5p	hsa-miR-324-5p	mid	('hsa-miR-197-5p', 'hsa-miR-21-3p', 'hsa-miR-320a-3p', 'hsa-miR-324-5p', 'hsa-miR-590-5p')	CGCCCTCTCAACCCAGCTTTT	TGCACTTTTATGAATAAGCTC	ACAGCCCATCGACTGGTGTTG	TCCCACTGCCCTCTCTACCCG	ACCAATGCCCTAGGGGATGCG	AAAGAGCAGAAGCAGCAGCGCCCTCTCAACCCAGCTTTTCAAGGGTGCACTTTTATGAATAAGCTCCACTTAACAGCCCATCGACTGGTGTTGCTGGTATCCCACTGCCCTCTCTACCCGCTGCTACCAATGCCCTAGGGGATGCGAACATTGAACTCAGAGCC
14_miRNA_full_combination_probe_x5_35	hsa-miR-17-3p	hsa-miR-425-5p	hsa-miR-197-5p	hsa-miR-642a-3p	hsa-miR-301a-3p	mid	('hsa-miR-17-3p', 'hsa-miR-197-5p', 'hsa-miR-301a-3p', 'hsa-miR-425-5p', 'hsa-miR-642a-3p')	TACAAGTGCCTTCACTGCAGT	AACGGGAGTGATCGTGTCATT	TCCCACTGCCCTCTCTACCCG	GTTCCCTCTCCAAATGTGTCT	TTTGACAATACTATTGCACTG	AAAGAGCAGAAGCAGCAGTACAAGTGCCTTCACTGCAGTCAAGGGAACGGGAGTGATCGTGTCATTCACTTATCCCACTGCCCTCTCTACCCGCTGGTGTTCCCTCTCCAAATGTGTCTTCTGCTATTTGACAATACTATTGCACTGACATTGAACTCAGAGCC
14_miRNA_full_combination_probe_x5_36	hsa-miR-17-3p	hsa-miR-320a-3p	hsa-miR-101-3p	hsa-miR-378a-3p	hsa-miR-21-3p	mid	('hsa-miR-101-3p', 'hsa-miR-17-3p', 'hsa-miR-21-3p', 'hsa-miR-320a-3p', 'hsa-miR-378a-3p')	TACAAGTGCCTTCACTGCAGT	CGCCCTCTCAACCCAGCTTTT	TTCAGTTATCACAGTACTGTA	CCTTCTGACTCCAAGTCCAGT	ACAGCCCATCGACTGGTGTTG	AAAGAGCAGAAGCAGCAGTACAAGTGCCTTCACTGCAGTCAAGGGCGCCCTCTCAACCCAGCTTTTCACTTATTCAGTTATCACAGTACTGTACTGGTACCTTCTGACTCCAAGTCCAGTCTGCTAACAGCCCATCGACTGGTGTTGACATTGAACTCAGAGCC
14_miRNA_full_combination_probe_x5_37	hsa-miR-197-5p	hsa-miR-320a-3p	hsa-miR-590-5p	hsa-miR-17-3p	hsa-miR-378a-3p	mid	('hsa-miR-17-3p', 'hsa-miR-197-5p', 'hsa-miR-320a-3p', 'hsa-miR-378a-3p', 'hsa-miR-590-5p')	TCCCACTGCCCTCTCTACCCG	CGCCCTCTCAACCCAGCTTTT	TGCACTTTTATGAATAAGCTC	TACAAGTGCCTTCACTGCAGT	CCTTCTGACTCCAAGTCCAGT	AAAGAGCAGAAGCAGCAGTCCCACTGCCCTCTCTACCCGCAAGGGCGCCCTCTCAACCCAGCTTTTCACTTCTGCACTTTTATGAATAAGCTCCTGGTATACAAGTGCCTTCACTGCAGTCTGCTACCTTCTGACTCCAAGTCCAGTACATTGAACTCAGAGCC
14_miRNA_full_combination_probe_x5_38	hsa-miR-320a-3p	hsa-miR-324-5p	hsa-miR-378a-3p	hsa-miR-574-5p	hsa-miR-425-5p	mid	('hsa-miR-320a-3p', 'hsa-miR-324-5p', 'hsa-miR-378a-3p', 'hsa-miR-425-5p', 'hsa-miR-574-5p')	CGCCCTCTCAACCCAGCTTTT	ACCAATGCCCTAGGGGATGCG	CCTTCTGACTCCAAGTCCAGT	ACACTCACACACACACACTCA	AACGGGAGTGATCGTGTCATT	AAAGAGCAGAAGCAGCAGCGCCCTCTCAACCCAGCTTTTCAAGGACCAATGCCCTAGGGGATGCGGCACTTACCTTCTGACTCCAAGTCCAGTCTGGTAACACTCACACACACACACTCACTGCTAAACGGGAGTGATCGTGTCATTACATTGAACTCAGAGCC
14_miRNA_full_combination_probe_x5_39	hsa-miR-210-3p	hsa-miR-221-3p	hsa-miR-324-5p	hsa-miR-17-3p	hsa-miR-301a-3p	mid	('hsa-miR-17-3p', 'hsa-miR-210-3p', 'hsa-miR-221-3p', 'hsa-miR-301a-3p', 'hsa-miR-324-5p')	CAGCCGCTGTCACACGCACAG	AACCCAGCAGACAATGTAGCT	ACCAATGCCCTAGGGGATGCG	TACAAGTGCCTTCACTGCAGT	TTTGACAATACTATTGCACTG	AAAGAGCAGAAGCAGCAGCAGCCGCTGTCACACGCACAGCAAGGAACCCAGCAGACAATGTAGCTGCACTTACCAATGCCCTAGGGGATGCGCCTGGTATACAAGTGCCTTCACTGCAGTCTGCTATTTGACAATACTATTGCACTGACATTGAACTCAGAGCC
14_miRNA_full_combination_probe_x5_40	hsa-miR-7-5p	hsa-miR-17-3p	hsa-miR-642a-3p	hsa-miR-21-3p	hsa-miR-21-3p	mid	('hsa-miR-17-3p', 'hsa-miR-21-3p', 'hsa-miR-21-3p', 'hsa-miR-642a-3p', 'hsa-miR-7-5p')	AACAAAATCACTAGTCTTCCA	TACAAGTGCCTTCACTGCAGT	GTTCCCTCTCCAAATGTGTCT	ACAGCCCATCGACTGGTGTTG	ACAGCCCATCGACTGGTGTTG	AAAGAGCAGAAGCAGCAGAACAAAATCACTAGTCTTCCACAAGGGTACAAGTGCCTTCACTGCAGTCACTTGTTCCCTCTCCAAATGTGTCTCCTGGTAACAGCCCATCGACTGGTGTTGCTGCTAACAGCCCATCGACTGGTGTTGACATTGAACTCAGAGCC
14_miRNA_full_combination_probe_x5_41	hsa-miR-320a-3p	hsa-miR-101-3p	hsa-miR-320a-3p	hsa-miR-221-3p	hsa-miR-301a-3p	mid	('hsa-miR-101-3p', 'hsa-miR-221-3p', 'hsa-miR-301a-3p', 'hsa-miR-320a-3p', 'hsa-miR-320a-3p')	CGCCCTCTCAACCCAGCTTTT	TTCAGTTATCACAGTACTGTA	CGCCCTCTCAACCCAGCTTTT	AACCCAGCAGACAATGTAGCT	TTTGACAATACTATTGCACTG	AAAGAGCAGAAGCAGCAGCGCCCTCTCAACCCAGCTTTTCAAGGGTTCAGTTATCACAGTACTGTACACTTACGCCCTCTCAACCCAGCTTTTCTGGTAACCCAGCAGACAATGTAGCTTCTGCTATTTGACAATACTATTGCACTGACATTGAACTCAGAGCC
14_miRNA_full_combination_probe_x5_42	hsa-miR-7-5p	hsa-miR-378a-3p	hsa-miR-574-5p	hsa-miR-642a-3p	hsa-miR-210-3p	mid	('hsa-miR-210-3p', 'hsa-miR-378a-3p', 'hsa-miR-574-5p', 'hsa-miR-642a-3p', 'hsa-miR-7-5p')	AACAAAATCACTAGTCTTCCA	CCTTCTGACTCCAAGTCCAGT	ACACTCACACACACACACTCA	GTTCCCTCTCCAAATGTGTCT	CAGCCGCTGTCACACGCACAG	AAAGAGCAGAAGCAGCAGAACAAAATCACTAGTCTTCCACAAGGGCCTTCTGACTCCAAGTCCAGTCACTTAACACTCACACACACACACTCACTGGTGTTCCCTCTCCAAATGTGTCTTCTGCTACAGCCGCTGTCACACGCACAGACATTGAACTCAGAGCC
14_miRNA_full_combination_probe_x5_43	hsa-miR-21-3p	hsa-miR-301a-3p	hsa-miR-301a-3p	hsa-miR-320a-3p	hsa-miR-7-5p	mid	('hsa-miR-21-3p', 'hsa-miR-301a-3p', 'hsa-miR-301a-3p', 'hsa-miR-320a-3p', 'hsa-miR-7-5p')	ACAGCCCATCGACTGGTGTTG	TTTGACAATACTATTGCACTG	TTTGACAATACTATTGCACTG	CGCCCTCTCAACCCAGCTTTT	AACAAAATCACTAGTCTTCCA	AAAGAGCAGAAGCAGCAGACAGCCCATCGACTGGTGTTGCAAGGGTTTGACAATACTATTGCACTGCACTTATTTGACAATACTATTGCACTGCTGGTACGCCCTCTCAACCCAGCTTTTCTGCTAAACAAAATCACTAGTCTTCCAACATTGAACTCAGAGCC
14_miRNA_full_combination_probe_x5_44	hsa-miR-574-5p	hsa-miR-301a-3p	hsa-miR-7-5p	hsa-miR-210-3p	hsa-miR-21-3p	mid	('hsa-miR-21-3p', 'hsa-miR-210-3p', 'hsa-miR-301a-3p', 'hsa-miR-574-5p', 'hsa-miR-7-5p')	ACACTCACACACACACACTCA	TTTGACAATACTATTGCACTG	AACAAAATCACTAGTCTTCCA	CAGCCGCTGTCACACGCACAG	ACAGCCCATCGACTGGTGTTG	AAAGAGCAGAAGCAGCAGACACTCACACACACACACTCACAAGGGTTTGACAATACTATTGCACTGCACTTAAACAAAATCACTAGTCTTCCACTGGTACAGCCGCTGTCACACGCACAGCTGCTAACAGCCCATCGACTGGTGTTGACATTGAACTCAGAGCC
14_miRNA_full_combination_probe_x5_45	hsa-miR-574-5p	hsa-miR-590-5p	hsa-miR-425-5p	hsa-miR-21-3p	hsa-miR-221-3p	mid	('hsa-miR-21-3p', 'hsa-miR-221-3p', 'hsa-miR-425-5p', 'hsa-miR-574-5p', 'hsa-miR-590-5p')	ACACTCACACACACACACTCA	TGCACTTTTATGAATAAGCTC	AACGGGAGTGATCGTGTCATT	ACAGCCCATCGACTGGTGTTG	AACCCAGCAGACAATGTAGCT	AAAGAGCAGAAGCAGCAGACACTCACACACACACACTCACAAGGGTGCACTTTTATGAATAAGCTCCACTTAAACGGGAGTGATCGTGTCATTCTGGTAACAGCCCATCGACTGGTGTTGCTGCTAACCCAGCAGACAATGTAGCTAACATTGAACTCAGAGCC
14_miRNA_full_combination_probe_x5_46	hsa-miR-590-5p	hsa-miR-221-3p	hsa-miR-425-5p	hsa-miR-590-5p	hsa-miR-21-3p	mid	('hsa-miR-21-3p', 'hsa-miR-221-3p', 'hsa-miR-425-5p', 'hsa-miR-590-5p', 'hsa-miR-590-5p')	TGCACTTTTATGAATAAGCTC	AACCCAGCAGACAATGTAGCT	AACGGGAGTGATCGTGTCATT	TGCACTTTTATGAATAAGCTC	ACAGCCCATCGACTGGTGTTG	AAAGAGCAGAAGCAGCAGTGCACTTTTATGAATAAGCTCCAAGGAACCCAGCAGACAATGTAGCTGCACTTAAACGGGAGTGATCGTGTCATTCTGGTCTGCACTTTTATGAATAAGCTCCTGCTAACAGCCCATCGACTGGTGTTGACATTGAACTCAGAGCC
14_miRNA_full_combination_probe_x5_47	hsa-miR-378a-3p	hsa-miR-221-3p	hsa-miR-210-3p	hsa-miR-642a-3p	hsa-miR-425-5p	mid	('hsa-miR-210-3p', 'hsa-miR-221-3p', 'hsa-miR-378a-3p', 'hsa-miR-425-5p', 'hsa-miR-642a-3p')	CCTTCTGACTCCAAGTCCAGT	AACCCAGCAGACAATGTAGCT	CAGCCGCTGTCACACGCACAG	GTTCCCTCTCCAAATGTGTCT	AACGGGAGTGATCGTGTCATT	AAAGAGCAGAAGCAGCAGCCTTCTGACTCCAAGTCCAGTCAAGGAACCCAGCAGACAATGTAGCTGCACTTACAGCCGCTGTCACACGCACAGCTGGTGTTCCCTCTCCAAATGTGTCTTCTGCTAAACGGGAGTGATCGTGTCATTACATTGAACTCAGAGCC
14_miRNA_full_combination_probe_x5_48	hsa-miR-197-5p	hsa-miR-21-3p	hsa-miR-101-3p	hsa-miR-210-3p	hsa-miR-642a-3p	mid	('hsa-miR-101-3p', 'hsa-miR-197-5p', 'hsa-miR-21-3p', 'hsa-miR-210-3p', 'hsa-miR-642a-3p')	TCCCACTGCCCTCTCTACCCG	ACAGCCCATCGACTGGTGTTG	TTCAGTTATCACAGTACTGTA	CAGCCGCTGTCACACGCACAG	GTTCCCTCTCCAAATGTGTCT	AAAGAGCAGAAGCAGCAGTCCCACTGCCCTCTCTACCCGCAAGGGACAGCCCATCGACTGGTGTTGCACTTATTCAGTTATCACAGTACTGTACTGGTACAGCCGCTGTCACACGCACAGCTGCTGTTCCCTCTCCAAATGTGTCTAACATTGAACTCAGAGCC
14_miRNA_full_combination_probe_x5_49	hsa-miR-378a-3p	hsa-miR-590-5p	hsa-miR-590-5p	hsa-miR-574-5p	hsa-miR-21-3p	mid	('hsa-miR-21-3p', 'hsa-miR-378a-3p', 'hsa-miR-574-5p', 'hsa-miR-590-5p', 'hsa-miR-590-5p')	CCTTCTGACTCCAAGTCCAGT	TGCACTTTTATGAATAAGCTC	TGCACTTTTATGAATAAGCTC	ACACTCACACACACACACTCA	ACAGCCCATCGACTGGTGTTG	AAAGAGCAGAAGCAGCAGCCTTCTGACTCCAAGTCCAGTCAAGGGTGCACTTTTATGAATAAGCTCCACTTCTGCACTTTTATGAATAAGCTCCTGGTAACACTCACACACACACACTCACTGCTAACAGCCCATCGACTGGTGTTGACATTGAACTCAGAGCC
14_miRNA_full_combination_probe_x5_50	hsa-miR-210-3p	hsa-miR-320a-3p	hsa-miR-21-3p	hsa-miR-324-5p	hsa-miR-7-5p	mid	('hsa-miR-21-3p', 'hsa-miR-210-3p', 'hsa-miR-320a-3p', 'hsa-miR-324-5p', 'hsa-miR-7-5p')	CAGCCGCTGTCACACGCACAG	CGCCCTCTCAACCCAGCTTTT	ACAGCCCATCGACTGGTGTTG	ACCAATGCCCTAGGGGATGCG	AACAAAATCACTAGTCTTCCA	AAAGAGCAGAAGCAGCAGCAGCCGCTGTCACACGCACAGCAAGGGCGCCCTCTCAACCCAGCTTTTCACTTAACAGCCCATCGACTGGTGTTGCTGGTACCAATGCCCTAGGGGATGCGTCTGCTAAACAAAATCACTAGTCTTCCAACATTGAACTCAGAGCC
14_miRNA_full_combination_probe_x5_51	hsa-miR-21-3p	hsa-miR-324-5p	hsa-miR-21-3p	hsa-miR-642a-3p	hsa-miR-210-3p	mid	('hsa-miR-21-3p', 'hsa-miR-21-3p', 'hsa-miR-210-3p', 'hsa-miR-324-5p', 'hsa-miR-642a-3p')	ACAGCCCATCGACTGGTGTTG	ACCAATGCCCTAGGGGATGCG	ACAGCCCATCGACTGGTGTTG	GTTCCCTCTCCAAATGTGTCT	CAGCCGCTGTCACACGCACAG	AAAGAGCAGAAGCAGCAGACAGCCCATCGACTGGTGTTGCAAGGACCAATGCCCTAGGGGATGCGGCACTTAACAGCCCATCGACTGGTGTTGCTGGTGTTCCCTCTCCAAATGTGTCTTCTGCTACAGCCGCTGTCACACGCACAGACATTGAACTCAGAGCC
14_miRNA_full_combination_probe_x5_52	hsa-miR-378a-3p	hsa-miR-324-5p	hsa-miR-17-3p	hsa-miR-101-3p	hsa-miR-574-5p	mid	('hsa-miR-101-3p', 'hsa-miR-17-3p', 'hsa-miR-324-5p', 'hsa-miR-378a-3p', 'hsa-miR-574-5p')	CCTTCTGACTCCAAGTCCAGT	ACCAATGCCCTAGGGGATGCG	TACAAGTGCCTTCACTGCAGT	TTCAGTTATCACAGTACTGTA	ACACTCACACACACACACTCA	AAAGAGCAGAAGCAGCAGCCTTCTGACTCCAAGTCCAGTCAAGGACCAATGCCCTAGGGGATGCGGCACTTATACAAGTGCCTTCACTGCAGTCTGGTATTCAGTTATCACAGTACTGTACTGCTAACACTCACACACACACACTCAACATTGAACTCAGAGCC
14_miRNA_full_combination_probe_x5_53	hsa-miR-301a-3p	hsa-miR-590-5p	hsa-miR-320a-3p	hsa-miR-7-5p	hsa-miR-7-5p	mid	('hsa-miR-301a-3p', 'hsa-miR-320a-3p', 'hsa-miR-590-5p', 'hsa-miR-7-5p', 'hsa-miR-7-5p')	TTTGACAATACTATTGCACTG	TGCACTTTTATGAATAAGCTC	CGCCCTCTCAACCCAGCTTTT	AACAAAATCACTAGTCTTCCA	AACAAAATCACTAGTCTTCCA	AAAGAGCAGAAGCAGCAGTTTGACAATACTATTGCACTGCAAGGGTGCACTTTTATGAATAAGCTCCACTTACGCCCTCTCAACCCAGCTTTTCTGGTAAACAAAATCACTAGTCTTCCACTGCTAAACAAAATCACTAGTCTTCCAACATTGAACTCAGAGCC
14_miRNA_full_combination_probe_x5_54	hsa-miR-574-5p	hsa-miR-221-3p	hsa-miR-590-5p	hsa-miR-221-3p	hsa-miR-21-3p	mid	('hsa-miR-21-3p', 'hsa-miR-221-3p', 'hsa-miR-221-3p', 'hsa-miR-574-5p', 'hsa-miR-590-5p')	ACACTCACACACACACACTCA	AACCCAGCAGACAATGTAGCT	TGCACTTTTATGAATAAGCTC	AACCCAGCAGACAATGTAGCT	ACAGCCCATCGACTGGTGTTG	AAAGAGCAGAAGCAGCAGACACTCACACACACACACTCACAAGGAACCCAGCAGACAATGTAGCTGCACTTCTGCACTTTTATGAATAAGCTCCTGGTAACCCAGCAGACAATGTAGCTTCTGCTAACAGCCCATCGACTGGTGTTGACATTGAACTCAGAGCC
14_miRNA_full_combination_probe_x5_55	hsa-miR-642a-3p	hsa-miR-7-5p	hsa-miR-378a-3p	hsa-miR-324-5p	hsa-miR-197-5p	mid	('hsa-miR-197-5p', 'hsa-miR-324-5p', 'hsa-miR-378a-3p', 'hsa-miR-642a-3p', 'hsa-miR-7-5p')	GTTCCCTCTCCAAATGTGTCT	AACAAAATCACTAGTCTTCCA	CCTTCTGACTCCAAGTCCAGT	ACCAATGCCCTAGGGGATGCG	TCCCACTGCCCTCTCTACCCG	AAAGAGCAGAAGCAGCAGTTCCCTCTCCAAATGTGTCTCCAAGGGAACAAAATCACTAGTCTTCCACACTTACCTTCTGACTCCAAGTCCAGTCTGGTACCAATGCCCTAGGGGATGCGTCTGCTATCCCACTGCCCTCTCTACCCGACATTGAACTCAGAGCC
14_miRNA_full_combination_probe_x5_56	hsa-miR-17-3p	hsa-miR-101-3p	hsa-miR-17-3p	hsa-miR-197-5p	hsa-miR-21-3p	mid	('hsa-miR-101-3p', 'hsa-miR-17-3p', 'hsa-miR-17-3p', 'hsa-miR-197-5p', 'hsa-miR-21-3p')	TACAAGTGCCTTCACTGCAGT	TTCAGTTATCACAGTACTGTA	TACAAGTGCCTTCACTGCAGT	TCCCACTGCCCTCTCTACCCG	ACAGCCCATCGACTGGTGTTG	AAAGAGCAGAAGCAGCAGTACAAGTGCCTTCACTGCAGTCAAGGGTTCAGTTATCACAGTACTGTACACTTATACAAGTGCCTTCACTGCAGTCTGGTATCCCACTGCCCTCTCTACCCGCTGCTAACAGCCCATCGACTGGTGTTGACATTGAACTCAGAGCC
14_miRNA_full_combination_probe_x5_57	hsa-miR-210-3p	hsa-miR-301a-3p	hsa-miR-197-5p	hsa-miR-197-5p	hsa-miR-301a-3p	mid	('hsa-miR-197-5p', 'hsa-miR-197-5p', 'hsa-miR-210-3p', 'hsa-miR-301a-3p', 'hsa-miR-301a-3p')	CAGCCGCTGTCACACGCACAG	TTTGACAATACTATTGCACTG	TCCCACTGCCCTCTCTACCCG	TCCCACTGCCCTCTCTACCCG	TTTGACAATACTATTGCACTG	AAAGAGCAGAAGCAGCAGCAGCCGCTGTCACACGCACAGCAAGGGTTTGACAATACTATTGCACTGCACTTATCCCACTGCCCTCTCTACCCGCTGGTATCCCACTGCCCTCTCTACCCGCTGCTATTTGACAATACTATTGCACTGACATTGAACTCAGAGCC
14_miRNA_full_combination_probe_x5_58	hsa-miR-21-3p	hsa-miR-425-5p	hsa-miR-425-5p	hsa-miR-574-5p	hsa-miR-324-5p	mid	('hsa-miR-21-3p', 'hsa-miR-324-5p', 'hsa-miR-425-5p', 'hsa-miR-425-5p', 'hsa-miR-574-5p')	ACAGCCCATCGACTGGTGTTG	AACGGGAGTGATCGTGTCATT	AACGGGAGTGATCGTGTCATT	ACACTCACACACACACACTCA	ACCAATGCCCTAGGGGATGCG	AAAGAGCAGAAGCAGCAGACAGCCCATCGACTGGTGTTGCAAGGGAACGGGAGTGATCGTGTCATTCACTTAAACGGGAGTGATCGTGTCATTCTGGTAACACTCACACACACACACTCACTGCTACCAATGCCCTAGGGGATGCGAACATTGAACTCAGAGCC
14_miRNA_full_combination_probe_x5_59	hsa-miR-197-5p	hsa-miR-301a-3p	hsa-miR-21-3p	hsa-miR-378a-3p	hsa-miR-324-5p	mid	('hsa-miR-197-5p', 'hsa-miR-21-3p', 'hsa-miR-301a-3p', 'hsa-miR-324-5p', 'hsa-miR-378a-3p')	TCCCACTGCCCTCTCTACCCG	TTTGACAATACTATTGCACTG	ACAGCCCATCGACTGGTGTTG	CCTTCTGACTCCAAGTCCAGT	ACCAATGCCCTAGGGGATGCG	AAAGAGCAGAAGCAGCAGTCCCACTGCCCTCTCTACCCGCAAGGGTTTGACAATACTATTGCACTGCACTTAACAGCCCATCGACTGGTGTTGCTGGTACCTTCTGACTCCAAGTCCAGTCTGCTACCAATGCCCTAGGGGATGCGAACATTGAACTCAGAGCC
14_miRNA_full_combination_probe_x5_60	hsa-miR-7-5p	hsa-miR-590-5p	hsa-miR-320a-3p	hsa-miR-590-5p	hsa-miR-425-5p	mid	('hsa-miR-320a-3p', 'hsa-miR-425-5p', 'hsa-miR-590-5p', 'hsa-miR-590-5p', 'hsa-miR-7-5p')	AACAAAATCACTAGTCTTCCA	TGCACTTTTATGAATAAGCTC	CGCCCTCTCAACCCAGCTTTT	TGCACTTTTATGAATAAGCTC	AACGGGAGTGATCGTGTCATT	AAAGAGCAGAAGCAGCAGAACAAAATCACTAGTCTTCCACAAGGGTGCACTTTTATGAATAAGCTCCACTTACGCCCTCTCAACCCAGCTTTTCTGGTCTGCACTTTTATGAATAAGCTCCTGCTAAACGGGAGTGATCGTGTCATTACATTGAACTCAGAGCC
14_miRNA_full_combination_probe_x5_61	hsa-miR-26a-5p	hsa-miR-21-5p	hsa-miR-23a-3p	hsa-miR-18a-5p	hsa-miR-107	high	('hsa-miR-107', 'hsa-miR-18a-5p', 'hsa-miR-21-5p', 'hsa-miR-23a-3p', 'hsa-miR-26a-5p')	GCCTATCCTGGATTACTTGAA	CAACATCAGTCTGATAAGCTA	GGAAATCCCTGGCAATGTGAT	ATCTGCACTAGATGCACCTTA	ATAGCCCTGTACAATGCTGCT	AAAGAGCAGAAGCAGCAGGCCTATCCTGGATTACTTGAACAAGGGCAACATCAGTCTGATAAGCTACACTGGAAATCCCTGGCAATGTGATCCCTGGATCTGCACTAGATGCACCTTATTCTGCTATAGCCCTGTACAATGCTGCTAACATTGAACTCAGAGCC
14_miRNA_full_combination_probe_x5_62	hsa-miR-107	hsa-miR-19b-3p	hsa-miR-22-3p	hsa-miR-16-5p	hsa-miR-365a-3p	high	('hsa-miR-107', 'hsa-miR-16-5p', 'hsa-miR-19b-3p', 'hsa-miR-22-3p', 'hsa-miR-365a-3p')	ATAGCCCTGTACAATGCTGCT	AGTTTTGCATGGATTTGCACA	CAGTTCTTCAACTGGCAGCTT	GCCAATATTTACGTGCTGCTA	TAAGGATTTTTAGGGGCATTA	AAAGAGCAGAAGCAGCAATAGCCCTGTACAATGCTGCTCCAAGAGTTTTGCATGGATTTGCACAAGCACTTACAGTTCTTCAACTGGCAGCTTCTGGTAGCCAATATTTACGTGCTGCTACTGCTATAAGGATTTTTAGGGGCATTAACATTGAACTCAGAGCC
14_miRNA_full_combination_probe_x5_63	hsa-miR-107	hsa-miR-374a-5p	hsa-miR-107	hsa-miR-26a-5p	hsa-miR-21-5p	high	('hsa-miR-107', 'hsa-miR-107', 'hsa-miR-21-5p', 'hsa-miR-26a-5p', 'hsa-miR-374a-5p')	ATAGCCCTGTACAATGCTGCT	ACTTATCAGGTTGTATTATAA	ATAGCCCTGTACAATGCTGCT	GCCTATCCTGGATTACTTGAA	CAACATCAGTCTGATAAGCTA	AAAGAGCAGAAGCAGCAATAGCCCTGTACAATGCTGCTCCAAGGGACTTATCAGGTTGTATTATAACACTTATAGCCCTGTACAATGCTGCTCCTGGTAGCCTATCCTGGATTACTTGAACTGCTACAACATCAGTCTGATAAGCTAACATTGAACTCAGAGCC
14_miRNA_full_combination_probe_x5_64	hsa-miR-19b-3p	hsa-miR-34a-5p	hsa-miR-21-5p	hsa-miR-18a-5p	hsa-miR-24-3p	high	('hsa-miR-18a-5p', 'hsa-miR-19b-3p', 'hsa-miR-21-5p', 'hsa-miR-24-3p', 'hsa-miR-34a-5p')	AGTTTTGCATGGATTTGCACA	CAACCAGCTAAGACACTGCCA	CAACATCAGTCTGATAAGCTA	ATCTGCACTAGATGCACCTTA	TGTTCCTGCTGAACTGAGCCA	AAAGAGCAGAAGCAGCAGTTTTGCATGGATTTGCACAGCCAAGGGCAACCAGCTAAGACACTGCCACACTTACAACATCAGTCTGATAAGCTACTGGATCTGCACTAGATGCACCTTATTCTGCTCTGTTCCTGCTGAACTGAGCCAACATTGAACTCAGAGCC
14_miRNA_full_combination_probe_x5_65	hsa-miR-107	hsa-miR-18a-5p	hsa-miR-24-3p	hsa-miR-24-3p	hsa-miR-18a-5p	high	('hsa-miR-107', 'hsa-miR-18a-5p', 'hsa-miR-18a-5p', 'hsa-miR-24-3p', 'hsa-miR-24-3p')	ATAGCCCTGTACAATGCTGCT	ATCTGCACTAGATGCACCTTA	TGTTCCTGCTGAACTGAGCCA	TGTTCCTGCTGAACTGAGCCA	ATCTGCACTAGATGCACCTTA	AAAGAGCAGAAGCAGCAATAGCCCTGTACAATGCTGCTCCAAGATCTGCACTAGATGCACCTTAAGCACTTCTGTTCCTGCTGAACTGAGCCACTGGTCTGTTCCTGCTGAACTGAGCCACTGCATCTGCACTAGATGCACCTTAAAACATTGAACTCAGAGCC
14_miRNA_full_combination_probe_x5_66	hsa-miR-107	hsa-miR-34a-5p	hsa-miR-21-5p	hsa-miR-374a-5p	hsa-miR-34a-5p	high	('hsa-miR-107', 'hsa-miR-21-5p', 'hsa-miR-34a-5p', 'hsa-miR-34a-5p', 'hsa-miR-374a-5p')	ATAGCCCTGTACAATGCTGCT	CAACCAGCTAAGACACTGCCA	CAACATCAGTCTGATAAGCTA	ACTTATCAGGTTGTATTATAA	CAACCAGCTAAGACACTGCCA	AAAGAGCAGAAGCAGCAATAGCCCTGTACAATGCTGCTCCAAGGGCAACCAGCTAAGACACTGCCACACTTACAACATCAGTCTGATAAGCTACTGGTAACTTATCAGGTTGTATTATAACTGCTACAACCAGCTAAGACACTGCCAACATTGAACTCAGAGCC
14_miRNA_full_combination_probe_x5_67	hsa-miR-26a-5p	hsa-miR-18a-5p	hsa-miR-23a-3p	hsa-miR-365a-3p	hsa-miR-21-5p	high	('hsa-miR-18a-5p', 'hsa-miR-21-5p', 'hsa-miR-23a-3p', 'hsa-miR-26a-5p', 'hsa-miR-365a-3p')	GCCTATCCTGGATTACTTGAA	ATCTGCACTAGATGCACCTTA	GGAAATCCCTGGCAATGTGAT	TAAGGATTTTTAGGGGCATTA	CAACATCAGTCTGATAAGCTA	AAAGAGCAGAAGCAGCAGGCCTATCCTGGATTACTTGAACAAGATCTGCACTAGATGCACCTTAAGCACTGGAAATCCCTGGCAATGTGATCCCTGGTATAAGGATTTTTAGGGGCATTACTGCTACAACATCAGTCTGATAAGCTAACATTGAACTCAGAGCC
14_miRNA_full_combination_probe_x5_68	hsa-miR-16-5p	hsa-miR-374a-5p	hsa-miR-107	hsa-miR-34a-5p	hsa-miR-374a-5p	high	('hsa-miR-107', 'hsa-miR-16-5p', 'hsa-miR-34a-5p', 'hsa-miR-374a-5p', 'hsa-miR-374a-5p')	GCCAATATTTACGTGCTGCTA	ACTTATCAGGTTGTATTATAA	ATAGCCCTGTACAATGCTGCT	CAACCAGCTAAGACACTGCCA	ACTTATCAGGTTGTATTATAA	AAAGAGCAGAAGCAGCAGGCCAATATTTACGTGCTGCTACAAGGGACTTATCAGGTTGTATTATAACACTTATAGCCCTGTACAATGCTGCTCCTGGTACAACCAGCTAAGACACTGCCACTGCTAACTTATCAGGTTGTATTATAACCATTGAACTCAGAGCC
14_miRNA_full_combination_probe_x5_69	hsa-miR-23a-3p	hsa-miR-24-3p	hsa-miR-16-5p	hsa-miR-374a-5p	hsa-miR-21-5p	high	('hsa-miR-16-5p', 'hsa-miR-21-5p', 'hsa-miR-23a-3p', 'hsa-miR-24-3p', 'hsa-miR-374a-5p')	GGAAATCCCTGGCAATGTGAT	TGTTCCTGCTGAACTGAGCCA	GCCAATATTTACGTGCTGCTA	ACTTATCAGGTTGTATTATAA	CAACATCAGTCTGATAAGCTA	AAAGAGCAGAAGCAGCGGAAATCCCTGGCAATGTGATCCCAAGGGTGTTCCTGCTGAACTGAGCCACACTTAGCCAATATTTACGTGCTGCTACTGGTAACTTATCAGGTTGTATTATAACTGCTACAACATCAGTCTGATAAGCTAACATTGAACTCAGAGCC
14_miRNA_full_combination_probe_x5_70	hsa-miR-19b-3p	hsa-miR-26a-5p	hsa-miR-23a-3p	hsa-miR-23a-3p	hsa-miR-22-3p	high	('hsa-miR-19b-3p', 'hsa-miR-22-3p', 'hsa-miR-23a-3p', 'hsa-miR-23a-3p', 'hsa-miR-26a-5p')	AGTTTTGCATGGATTTGCACA	GCCTATCCTGGATTACTTGAA	GGAAATCCCTGGCAATGTGAT	GGAAATCCCTGGCAATGTGAT	CAGTTCTTCAACTGGCAGCTT	AAAGAGCAGAAGCAGCAGTTTTGCATGGATTTGCACAGCCAAGGGGCCTATCCTGGATTACTTGAACACTGGAAATCCCTGGCAATGTGATCCCTGGGGAAATCCCTGGCAATGTGATTTCTGCTACAGTTCTTCAACTGGCAGCTTACATTGAACTCAGAGCC
14_miRNA_full_combination_probe_x5_71	hsa-miR-24-3p	hsa-miR-18a-5p	hsa-miR-22-3p	hsa-miR-16-5p	hsa-miR-34a-5p	high	('hsa-miR-16-5p', 'hsa-miR-18a-5p', 'hsa-miR-22-3p', 'hsa-miR-24-3p', 'hsa-miR-34a-5p')	TGTTCCTGCTGAACTGAGCCA	ATCTGCACTAGATGCACCTTA	CAGTTCTTCAACTGGCAGCTT	GCCAATATTTACGTGCTGCTA	CAACCAGCTAAGACACTGCCA	AAAGAGCAGAAGCAGCAGTGTTCCTGCTGAACTGAGCCACAAGATCTGCACTAGATGCACCTTAAGCACTTACAGTTCTTCAACTGGCAGCTTCTGGTAGCCAATATTTACGTGCTGCTACTGCTACAACCAGCTAAGACACTGCCAACATTGAACTCAGAGCC
14_miRNA_full_combination_probe_x5_72	hsa-miR-16-5p	hsa-miR-21-5p	hsa-miR-22-3p	hsa-miR-19b-3p	hsa-miR-16-5p	high	('hsa-miR-16-5p', 'hsa-miR-16-5p', 'hsa-miR-19b-3p', 'hsa-miR-21-5p', 'hsa-miR-22-3p')	GCCAATATTTACGTGCTGCTA	CAACATCAGTCTGATAAGCTA	CAGTTCTTCAACTGGCAGCTT	AGTTTTGCATGGATTTGCACA	GCCAATATTTACGTGCTGCTA	AAAGAGCAGAAGCAGCAGGCCAATATTTACGTGCTGCTACAAGGGCAACATCAGTCTGATAAGCTACACTTACAGTTCTTCAACTGGCAGCTTCTGGAGTTTTGCATGGATTTGCACATTCTGCTAGCCAATATTTACGTGCTGCTAACATTGAACTCAGAGCC
14_miRNA_full_combination_probe_x5_73	hsa-miR-23a-3p	hsa-miR-21-5p	hsa-miR-365a-3p	hsa-miR-374a-5p	hsa-miR-26a-5p	high	('hsa-miR-21-5p', 'hsa-miR-23a-3p', 'hsa-miR-26a-5p', 'hsa-miR-365a-3p', 'hsa-miR-374a-5p')	GGAAATCCCTGGCAATGTGAT	CAACATCAGTCTGATAAGCTA	TAAGGATTTTTAGGGGCATTA	ACTTATCAGGTTGTATTATAA	GCCTATCCTGGATTACTTGAA	AAAGAGCAGAAGCAGCGGAAATCCCTGGCAATGTGATCCCAAGGGCAACATCAGTCTGATAAGCTACACTTATAAGGATTTTTAGGGGCATTACTGGTAACTTATCAGGTTGTATTATAACTGCTAGCCTATCCTGGATTACTTGAAACATTGAACTCAGAGCC
14_miRNA_full_combination_probe_x5_74	hsa-miR-26a-5p	hsa-miR-34a-5p	hsa-miR-365a-3p	hsa-miR-374a-5p	hsa-miR-23a-3p	high	('hsa-miR-23a-3p', 'hsa-miR-26a-5p', 'hsa-miR-34a-5p', 'hsa-miR-365a-3p', 'hsa-miR-374a-5p')	GCCTATCCTGGATTACTTGAA	CAACCAGCTAAGACACTGCCA	TAAGGATTTTTAGGGGCATTA	ACTTATCAGGTTGTATTATAA	GGAAATCCCTGGCAATGTGAT	AAAGAGCAGAAGCAGCAGGCCTATCCTGGATTACTTGAACAAGGGCAACCAGCTAAGACACTGCCACACTTATAAGGATTTTTAGGGGCATTACTGGTAACTTATCAGGTTGTATTATAACTGCGGAAATCCCTGGCAATGTGATAAACATTGAACTCAGAGCC
14_miRNA_full_combination_probe_x5_75	hsa-miR-34a-5p	hsa-miR-21-5p	hsa-miR-34a-5p	hsa-miR-374a-5p	hsa-miR-16-5p	high	('hsa-miR-16-5p', 'hsa-miR-21-5p', 'hsa-miR-34a-5p', 'hsa-miR-34a-5p', 'hsa-miR-374a-5p')	CAACCAGCTAAGACACTGCCA	CAACATCAGTCTGATAAGCTA	CAACCAGCTAAGACACTGCCA	ACTTATCAGGTTGTATTATAA	GCCAATATTTACGTGCTGCTA	AAAGAGCAGAAGCAGCAGCAACCAGCTAAGACACTGCCACAAGGGCAACATCAGTCTGATAAGCTACACTTACAACCAGCTAAGACACTGCCACTGGTAACTTATCAGGTTGTATTATAACTGCTAGCCAATATTTACGTGCTGCTAACATTGAACTCAGAGCC
14_miRNA_full_combination_probe_x5_76	hsa-miR-16-5p	hsa-miR-18a-5p	hsa-miR-18a-5p	hsa-miR-21-5p	hsa-miR-107	high	('hsa-miR-107', 'hsa-miR-16-5p', 'hsa-miR-18a-5p', 'hsa-miR-18a-5p', 'hsa-miR-21-5p')	GCCAATATTTACGTGCTGCTA	ATCTGCACTAGATGCACCTTA	ATCTGCACTAGATGCACCTTA	CAACATCAGTCTGATAAGCTA	ATAGCCCTGTACAATGCTGCT	AAAGAGCAGAAGCAGCAGGCCAATATTTACGTGCTGCTACAAGATCTGCACTAGATGCACCTTAAGCACTATCTGCACTAGATGCACCTTACCCTGGTACAACATCAGTCTGATAAGCTACTGCTATAGCCCTGTACAATGCTGCTAACATTGAACTCAGAGCC
14_miRNA_full_combination_probe_x5_77	hsa-miR-16-5p	hsa-miR-365a-3p	hsa-miR-18a-5p	hsa-miR-365a-3p	hsa-miR-19b-3p	high	('hsa-miR-16-5p', 'hsa-miR-18a-5p', 'hsa-miR-19b-3p', 'hsa-miR-365a-3p', 'hsa-miR-365a-3p')	GCCAATATTTACGTGCTGCTA	TAAGGATTTTTAGGGGCATTA	ATCTGCACTAGATGCACCTTA	TAAGGATTTTTAGGGGCATTA	AGTTTTGCATGGATTTGCACA	AAAGAGCAGAAGCAGCAGGCCAATATTTACGTGCTGCTACAAGGGTAAGGATTTTTAGGGGCATTACACTATCTGCACTAGATGCACCTTACCCTGGTATAAGGATTTTTAGGGGCATTACTGCAGTTTTGCATGGATTTGCACAAAACATTGAACTCAGAGCC
14_miRNA_full_combination_probe_x5_78	hsa-miR-24-3p	hsa-miR-365a-3p	hsa-miR-19b-3p	hsa-miR-107	hsa-miR-16-5p	high	('hsa-miR-107', 'hsa-miR-16-5p', 'hsa-miR-19b-3p', 'hsa-miR-24-3p', 'hsa-miR-365a-3p')	TGTTCCTGCTGAACTGAGCCA	TAAGGATTTTTAGGGGCATTA	AGTTTTGCATGGATTTGCACA	ATAGCCCTGTACAATGCTGCT	GCCAATATTTACGTGCTGCTA	AAAGAGCAGAAGCAGCAGTGTTCCTGCTGAACTGAGCCACAAGGGTAAGGATTTTTAGGGGCATTACACTAGTTTTGCATGGATTTGCACACCCTGGTATAGCCCTGTACAATGCTGCTTCTGCTAGCCAATATTTACGTGCTGCTAACATTGAACTCAGAGCC
14_miRNA_full_combination_probe_x5_79	hsa-miR-23a-3p	hsa-miR-374a-5p	hsa-miR-19b-3p	hsa-miR-107	hsa-miR-22-3p	high	('hsa-miR-107', 'hsa-miR-19b-3p', 'hsa-miR-22-3p', 'hsa-miR-23a-3p', 'hsa-miR-374a-5p')	GGAAATCCCTGGCAATGTGAT	ACTTATCAGGTTGTATTATAA	AGTTTTGCATGGATTTGCACA	ATAGCCCTGTACAATGCTGCT	CAGTTCTTCAACTGGCAGCTT	AAAGAGCAGAAGCAGCGGAAATCCCTGGCAATGTGATCCCAAGGGACTTATCAGGTTGTATTATAACACTAGTTTTGCATGGATTTGCACACCCTGGTATAGCCCTGTACAATGCTGCTTCTGCTACAGTTCTTCAACTGGCAGCTTACATTGAACTCAGAGCC
14_miRNA_full_combination_probe_x5_80	hsa-miR-374a-5p	hsa-miR-18a-5p	hsa-miR-24-3p	hsa-miR-16-5p	hsa-miR-24-3p	high	('hsa-miR-16-5p', 'hsa-miR-18a-5p', 'hsa-miR-24-3p', 'hsa-miR-24-3p', 'hsa-miR-374a-5p')	ACTTATCAGGTTGTATTATAA	ATCTGCACTAGATGCACCTTA	TGTTCCTGCTGAACTGAGCCA	GCCAATATTTACGTGCTGCTA	TGTTCCTGCTGAACTGAGCCA	AAAGAGCAGAAGCAGCAGACTTATCAGGTTGTATTATAACAAGATCTGCACTAGATGCACCTTAAGCACTTCTGTTCCTGCTGAACTGAGCCACTGGTAGCCAATATTTACGTGCTGCTACTGCTCTGTTCCTGCTGAACTGAGCCAACATTGAACTCAGAGCC
14_miRNA_full_combination_probe_x5_81	hsa-miR-101-3p	hsa-miR-140-3p	hsa-miR-221-3p	hsa-miR-24-3p	hsa-miR-513a-5p	random	('hsa-miR-101-3p', 'hsa-miR-140-3p', 'hsa-miR-221-3p', 'hsa-miR-24-3p', 'hsa-miR-513a-5p')	TTCAGTTATCACAGTACTGTA	CCGTGGTTCTACCCTGTGGTA	AACCCAGCAGACAATGTAGCT	TGTTCCTGCTGAACTGAGCCA	AAAATGACACCTCCCTGTGAA	AAAGAGCAGAAGCAGCAGTTCAGTTATCACAGTACTGTACAAGGGCCGTGGTTCTACCCTGTGGTACACTTAACCCAGCAGACAATGTAGCTCCTGGTCTGTTCCTGCTGAACTGAGCCACTGCTAAAAATGACACCTCCCTGTGAAACATTGAACTCAGAGCC
14_miRNA_full_combination_probe_x5_82	hsa-miR-21-5p	hsa-miR-24-3p	hsa-miR-26a-5p	hsa-miR-320a-3p	hsa-miR-374a-5p	random	('hsa-miR-21-5p', 'hsa-miR-24-3p', 'hsa-miR-26a-5p', 'hsa-miR-320a-3p', 'hsa-miR-374a-5p')	CAACATCAGTCTGATAAGCTA	TGTTCCTGCTGAACTGAGCCA	GCCTATCCTGGATTACTTGAA	CGCCCTCTCAACCCAGCTTTT	ACTTATCAGGTTGTATTATAA	AAAGAGCAGAAGCAGCAGCAACATCAGTCTGATAAGCTACAAGGGTGTTCCTGCTGAACTGAGCCACACTTAGCCTATCCTGGATTACTTGAACTGGTACGCCCTCTCAACCCAGCTTTTCTGCTAACTTATCAGGTTGTATTATAACCATTGAACTCAGAGCC
14_miRNA_full_combination_probe_x5_83	hsa-miR-101-3p	hsa-miR-182-5p	hsa-miR-20a-3p	hsa-miR-34a-5p	hsa-miR-660-5p	random	('hsa-miR-101-3p', 'hsa-miR-182-5p', 'hsa-miR-20a-3p', 'hsa-miR-34a-5p', 'hsa-miR-660-5p')	TTCAGTTATCACAGTACTGTA	GTGAGTTCTACCATTGCCAAA	TTTAAGTGCTCATAATGCAGT	CAACCAGCTAAGACACTGCCA	AACTCCGATATGCAATGGGTA	AAAGAGCAGAAGCAGCAGTTCAGTTATCACAGTACTGTACAAGGGGTGAGTTCTACCATTGCCAAACACTTTTAAGTGCTCATAATGCAGTCCCTGGTACAACCAGCTAAGACACTGCCACTGCTAAACTCCGATATGCAATGGGTAACATTGAACTCAGAGCC
14_miRNA_full_combination_probe_x5_84	hsa-miR-140-5p	hsa-miR-222-3p	hsa-miR-301a-3p	hsa-miR-425-5p	hsa-miR-642a-3p	random	('hsa-miR-140-5p', 'hsa-miR-222-3p', 'hsa-miR-301a-3p', 'hsa-miR-425-5p', 'hsa-miR-642a-3p')	TACCATAGGGTAAAACCACTG	ACCCAGTAGCCAGATGTAGCT	TTTGACAATACTATTGCACTG	AACGGGAGTGATCGTGTCATT	GTTCCCTCTCCAAATGTGTCT	AAAGAGCAGAAGCAGCAGTACCATAGGGTAAAACCACTGCAAGGACCCAGTAGCCAGATGTAGCTGCACTTATTTGACAATACTATTGCACTGCTGGTAAACGGGAGTGATCGTGTCATTCTGCTGTTCCCTCTCCAAATGTGTCTAACATTGAACTCAGAGCC
14_miRNA_full_combination_probe_x5_85	hsa-miR-149-5p	hsa-miR-17-3p	hsa-miR-183-5p	hsa-miR-186-5p	hsa-miR-24-3p	random	('hsa-miR-149-5p', 'hsa-miR-17-3p', 'hsa-miR-183-5p', 'hsa-miR-186-5p', 'hsa-miR-24-3p')	GAGTGAAGACACGGAGCCAGA	TACAAGTGCCTTCACTGCAGT	GTGAATTCTACCAGTGCCATA	GCCCAAAAGGAGAATTCTTTG	TGTTCCTGCTGAACTGAGCCA	AAAGAGCAGAAGCAGCAGGAGTGAAGACACGGAGCCAGACAAGGGTACAAGTGCCTTCACTGCAGTCACTTAGTGAATTCTACCAGTGCCATACTGGTAGCCCAAAAGGAGAATTCTTTGCTGCTCTGTTCCTGCTGAACTGAGCCAACATTGAACTCAGAGCC
14_miRNA_full_combination_probe_x5_86	hsa-miR-17-3p	hsa-miR-342-3p	hsa-miR-34a-5p	hsa-miR-34a-5p	hsa-miR-7-5p	random	('hsa-miR-17-3p', 'hsa-miR-342-3p', 'hsa-miR-34a-5p', 'hsa-miR-34a-5p', 'hsa-miR-7-5p')	TACAAGTGCCTTCACTGCAGT	GGGTGCGATTTCTGTGTGAGA	CAACCAGCTAAGACACTGCCA	CAACCAGCTAAGACACTGCCA	AACAAAATCACTAGTCTTCCA	AAAGAGCAGAAGCAGCAGTACAAGTGCCTTCACTGCAGTCAAGGGGGGTGCGATTTCTGTGTGAGACACTTACAACCAGCTAAGACACTGCCACTGGTACAACCAGCTAAGACACTGCCACTGCTAAACAAAATCACTAGTCTTCCAACATTGAACTCAGAGCC
14_miRNA_full_combination_probe_x5_87	hsa-miR-107	hsa-miR-23a-3p	hsa-miR-374a-5p	hsa-miR-378a-3p	hsa-miR-4687-3p	random	('hsa-miR-107', 'hsa-miR-23a-3p', 'hsa-miR-374a-5p', 'hsa-miR-378a-3p', 'hsa-miR-4687-3p')	ATAGCCCTGTACAATGCTGCT	GGAAATCCCTGGCAATGTGAT	ACTTATCAGGTTGTATTATAA	CCTTCTGACTCCAAGTCCAGT	GCCTGCCCCCTCCAACAGCCA	AAAGAGCAGAAGCAGCAATAGCCCTGTACAATGCTGCTCCAAGGGAAATCCCTGGCAATGTGATAGCACTTAACTTATCAGGTTGTATTATAACTGGTACCTTCTGACTCCAAGTCCAGTCTGCTAGCCTGCCCCCTCCAACAGCCAACATTGAACTCAGAGCC
14_miRNA_full_combination_probe_x5_88	hsa-miR-16-5p	hsa-miR-21-5p	hsa-miR-21-5p	hsa-miR-374a-5p	hsa-miR-642a-3p	random	('hsa-miR-16-5p', 'hsa-miR-21-5p', 'hsa-miR-21-5p', 'hsa-miR-374a-5p', 'hsa-miR-642a-3p')	GCCAATATTTACGTGCTGCTA	CAACATCAGTCTGATAAGCTA	CAACATCAGTCTGATAAGCTA	ACTTATCAGGTTGTATTATAA	GTTCCCTCTCCAAATGTGTCT	AAAGAGCAGAAGCAGCAGGCCAATATTTACGTGCTGCTACAAGGGCAACATCAGTCTGATAAGCTACACTTACAACATCAGTCTGATAAGCTACTGGTAACTTATCAGGTTGTATTATAACTGCTGTTCCCTCTCCAAATGTGTCTAACATTGAACTCAGAGCC
14_miRNA_full_combination_probe_x5_89	hsa-miR-107	hsa-miR-149-5p	hsa-miR-183-5p	hsa-miR-374a-5p	hsa-miR-660-5p	random	('hsa-miR-107', 'hsa-miR-149-5p', 'hsa-miR-183-5p', 'hsa-miR-374a-5p', 'hsa-miR-660-5p')	ATAGCCCTGTACAATGCTGCT	GAGTGAAGACACGGAGCCAGA	GTGAATTCTACCAGTGCCATA	ACTTATCAGGTTGTATTATAA	AACTCCGATATGCAATGGGTA	AAAGAGCAGAAGCAGCAATAGCCCTGTACAATGCTGCTCCAAGGGGAGTGAAGACACGGAGCCAGACACTTAGTGAATTCTACCAGTGCCATACTGGTAACTTATCAGGTTGTATTATAACTGCTAAACTCCGATATGCAATGGGTAACATTGAACTCAGAGCC
14_miRNA_full_combination_probe_x5_90	hsa-miR-197-5p	hsa-miR-21-5p	hsa-miR-34a-5p	hsa-miR-590-5p	hsa-miR-660-5p	random	('hsa-miR-197-5p', 'hsa-miR-21-5p', 'hsa-miR-34a-5p', 'hsa-miR-590-5p', 'hsa-miR-660-5p')	TCCCACTGCCCTCTCTACCCG	CAACATCAGTCTGATAAGCTA	CAACCAGCTAAGACACTGCCA	TGCACTTTTATGAATAAGCTC	AACTCCGATATGCAATGGGTA	AAAGAGCAGAAGCAGCAGTCCCACTGCCCTCTCTACCCGCAAGGGCAACATCAGTCTGATAAGCTACACTTACAACCAGCTAAGACACTGCCACTGGTCTGCACTTTTATGAATAAGCTCCTGCTAAACTCCGATATGCAATGGGTAACATTGAACTCAGAGCC
14_miRNA_full_combination_probe_x5_91	hsa-miR-107	hsa-miR-31-5p	hsa-miR-320a-3p	hsa-miR-361-5p	hsa-miR-365a-3p	random	('hsa-miR-107', 'hsa-miR-31-5p', 'hsa-miR-320a-3p', 'hsa-miR-361-5p', 'hsa-miR-365a-3p')	ATAGCCCTGTACAATGCTGCT	AGCTATGCCAGCATCTTGCCT	CGCCCTCTCAACCCAGCTTTT	TACCCCTGGAGATTCTGATAA	TAAGGATTTTTAGGGGCATTA	AAAGAGCAGAAGCAGCAATAGCCCTGTACAATGCTGCTCCAAGGAGCTATGCCAGCATCTTGCCTGCACTTACGCCCTCTCAACCCAGCTTTTCTGGTATACCCCTGGAGATTCTGATAACTGCTATAAGGATTTTTAGGGGCATTAACATTGAACTCAGAGCC
14_miRNA_full_combination_probe_x5_92	hsa-miR-186-5p	hsa-miR-23a-3p	hsa-miR-513a-5p	hsa-miR-642a-3p	hsa-miR-6734-5p	random	('hsa-miR-186-5p', 'hsa-miR-23a-3p', 'hsa-miR-513a-5p', 'hsa-miR-642a-3p', 'hsa-miR-6734-5p')	GCCCAAAAGGAGAATTCTTTG	GGAAATCCCTGGCAATGTGAT	AAAATGACACCTCCCTGTGAA	GTTCCCTCTCCAAATGTGTCT	TCCACCTCATTCTCCCCTCAA	AAAGAGCAGAAGCAGCAGGCCCAAAAGGAGAATTCTTTGCAAGGGAAATCCCTGGCAATGTGATAGCACTTAAAAATGACACCTCCCTGTGAACTGGTGTTCCCTCTCCAAATGTGTCTTCTGCTATCCACCTCATTCTCCCCTCAAACATTGAACTCAGAGCC
14_miRNA_full_combination_probe_x5_93	hsa-miR-107	hsa-miR-16-5p	hsa-miR-23a-3p	hsa-miR-590-5p	hsa-miR-7-5p	random	('hsa-miR-107', 'hsa-miR-16-5p', 'hsa-miR-23a-3p', 'hsa-miR-590-5p', 'hsa-miR-7-5p')	ATAGCCCTGTACAATGCTGCT	GCCAATATTTACGTGCTGCTA	GGAAATCCCTGGCAATGTGAT	TGCACTTTTATGAATAAGCTC	AACAAAATCACTAGTCTTCCA	AAAGAGCAGAAGCAGCAATAGCCCTGTACAATGCTGCTCCAAGGGGCCAATATTTACGTGCTGCTACACTGGAAATCCCTGGCAATGTGATCCCTGGTCTGCACTTTTATGAATAAGCTCCTGCTAAACAAAATCACTAGTCTTCCAACATTGAACTCAGAGCC
14_miRNA_full_combination_probe_x5_94	hsa-miR-101-3p	hsa-miR-17-3p	hsa-miR-21-3p	hsa-miR-320a-3p	hsa-miR-664b-3p	random	('hsa-miR-101-3p', 'hsa-miR-17-3p', 'hsa-miR-21-3p', 'hsa-miR-320a-3p', 'hsa-miR-664b-3p')	TTCAGTTATCACAGTACTGTA	TACAAGTGCCTTCACTGCAGT	ACAGCCCATCGACTGGTGTTG	CGCCCTCTCAACCCAGCTTTT	GTAGGCTGGGAGGCAAATGAA	AAAGAGCAGAAGCAGCAGTTCAGTTATCACAGTACTGTACAAGGGTACAAGTGCCTTCACTGCAGTCACTTAACAGCCCATCGACTGGTGTTGCTGGTACGCCCTCTCAACCCAGCTTTTCTGCTGTAGGCTGGGAGGCAAATGAAAACATTGAACTCAGAGCC
14_miRNA_full_combination_probe_x5_95	hsa-miR-21-5p	hsa-miR-320a-3p	hsa-miR-425-5p	hsa-miR-425-5p	hsa-miR-582-5p	random	('hsa-miR-21-5p', 'hsa-miR-320a-3p', 'hsa-miR-425-5p', 'hsa-miR-425-5p', 'hsa-miR-582-5p')	CAACATCAGTCTGATAAGCTA	CGCCCTCTCAACCCAGCTTTT	AACGGGAGTGATCGTGTCATT	AACGGGAGTGATCGTGTCATT	TAACTGGTTGAACAACTGTAA	AAAGAGCAGAAGCAGCAGCAACATCAGTCTGATAAGCTACAAGGGCGCCCTCTCAACCCAGCTTTTCACTTAAACGGGAGTGATCGTGTCATTCTGGTAAACGGGAGTGATCGTGTCATTCTGCTATAACTGGTTGAACAACTGTAAACATTGAACTCAGAGCC
14_miRNA_full_combination_probe_x5_96	hsa-miR-197-5p	hsa-miR-19b-3p	hsa-miR-21-5p	hsa-miR-221-3p	hsa-miR-23a-3p	random	('hsa-miR-197-5p', 'hsa-miR-19b-3p', 'hsa-miR-21-5p', 'hsa-miR-221-3p', 'hsa-miR-23a-3p')	TCCCACTGCCCTCTCTACCCG	AGTTTTGCATGGATTTGCACA	CAACATCAGTCTGATAAGCTA	AACCCAGCAGACAATGTAGCT	GGAAATCCCTGGCAATGTGAT	AAAGAGCAGAAGCAGCAGTCCCACTGCCCTCTCTACCCGCAAGAGTTTTGCATGGATTTGCACAAGCACTTACAACATCAGTCTGATAAGCTACTGGTAACCCAGCAGACAATGTAGCTTCTGCGGAAATCCCTGGCAATGTGATAAACATTGAACTCAGAGCC
14_miRNA_full_combination_probe_x5_97	hsa-miR-149-5p	hsa-miR-19b-3p	hsa-miR-211-3p	hsa-miR-642a-3p	hsa-miR-6734-5p	random	('hsa-miR-149-5p', 'hsa-miR-19b-3p', 'hsa-miR-211-3p', 'hsa-miR-642a-3p', 'hsa-miR-6734-5p')	GAGTGAAGACACGGAGCCAGA	AGTTTTGCATGGATTTGCACA	GCACCCCTTTGCTGTCCCTGC	GTTCCCTCTCCAAATGTGTCT	TCCACCTCATTCTCCCCTCAA	AAAGAGCAGAAGCAGCAGGAGTGAAGACACGGAGCCAGACAAGAGTTTTGCATGGATTTGCACAAGCACTTAGCACCCCTTTGCTGTCCCTGCCTGGTGTTCCCTCTCCAAATGTGTCTTCTGCTATCCACCTCATTCTCCCCTCAAACATTGAACTCAGAGCC
14_miRNA_full_combination_probe_x5_98	hsa-miR-19b-3p	hsa-miR-205-5p	hsa-miR-205-5p	hsa-miR-320a-3p	hsa-miR-660-5p	random	('hsa-miR-19b-3p', 'hsa-miR-205-5p', 'hsa-miR-205-5p', 'hsa-miR-320a-3p', 'hsa-miR-660-5p')	AGTTTTGCATGGATTTGCACA	AGACTCCGGTGGAATGAAGGA	AGACTCCGGTGGAATGAAGGA	CGCCCTCTCAACCCAGCTTTT	AACTCCGATATGCAATGGGTA	AAAGAGCAGAAGCAGCAGTTTTGCATGGATTTGCACAGCCAAGGAGACTCCGGTGGAATGAAGGAGCACTTAGACTCCGGTGGAATGAAGGACCTGGTACGCCCTCTCAACCCAGCTTTTCTGCTAAACTCCGATATGCAATGGGTAACATTGAACTCAGAGCC
14_miRNA_full_combination_probe_x5_99	hsa-miR-222-3p	hsa-miR-301a-3p	hsa-miR-301a-3p	hsa-miR-378a-3p	hsa-miR-642a-3p	random	('hsa-miR-222-3p', 'hsa-miR-301a-3p', 'hsa-miR-301a-3p', 'hsa-miR-378a-3p', 'hsa-miR-642a-3p')	ACCCAGTAGCCAGATGTAGCT	TTTGACAATACTATTGCACTG	TTTGACAATACTATTGCACTG	CCTTCTGACTCCAAGTCCAGT	GTTCCCTCTCCAAATGTGTCT	AAAGAGCAGAAGCAGCAACCCAGTAGCCAGATGTAGCTCCAAGGGTTTGACAATACTATTGCACTGCACTTATTTGACAATACTATTGCACTGCTGGTACCTTCTGACTCCAAGTCCAGTCTGCTGTTCCCTCTCCAAATGTGTCTAACATTGAACTCAGAGCC
14_miRNA_full_combination_probe_x5_100	hsa-miR-101-3p	hsa-miR-192-5p	hsa-miR-22-3p	hsa-miR-23a-3p	hsa-miR-301a-3p	random	('hsa-miR-101-3p', 'hsa-miR-192-5p', 'hsa-miR-22-3p', 'hsa-miR-23a-3p', 'hsa-miR-301a-3p')	TTCAGTTATCACAGTACTGTA	GGCTGTCAATTCATAGGTCAG	CAGTTCTTCAACTGGCAGCTT	GGAAATCCCTGGCAATGTGAT	TTTGACAATACTATTGCACTG	AAAGAGCAGAAGCAGCAGTTCAGTTATCACAGTACTGTACAAGGGGGCTGTCAATTCATAGGTCAGCACTTACAGTTCTTCAACTGGCAGCTTCTGGGGAAATCCCTGGCAATGTGATTTCTGCTATTTGACAATACTATTGCACTGACATTGAACTCAGAGCC
