## Supplementary material for "MicroRNA-directed control of complex mRNA stability patterns across cell types": Design of Library 2: 16_miRNA_previous_AND5.csv

	miRNA1	miRNA2	miRNA3	miRNA4	miRNA5	sorted_mirnas	category	target1	target2	target3	target4	target5	seq
16_miRNA_previous_AND5_1	hsa-miR-10a-5p	hsa-miR-192-5p	hsa-miR-223-3p	hsa-miR-224-5p	hsa-miR-137-3p	('hsa-miR-10a-5p', 'hsa-miR-137-3p', 'hsa-miR-192-5p', 'hsa-miR-223-3p', 'hsa-miR-224-5p')	previous	CAAATTCGGATCTACAGGGTA	GGCTGTCAATTCATAGGTCAG	GGGGTATTTGACAAACTGACA	ACGGAACCACTAGTGACTTGA	ACGCGTATTCTTAAGCAATAA	AAAGAGCAGAAGCAGCAGCAAATTCGGATCTACAGGGTACAAGGGGGCTGTCAATTCATAGGTCAGCACTTAGGGGTATTTGACAAACTGACACTGGTAACGGAACCACTAGTGACTTGACTGCTAACGCGTATTCTTAAGCAATAACCATTGAACTCAGAGCC
16_miRNA_previous_AND5_3	hsa-miR-148a-3p	hsa-miR-192-5p	hsa-miR-34a-3p	hsa-miR-199a-5p	hsa-miR-200c-3p	('hsa-miR-148a-3p', 'hsa-miR-192-5p', 'hsa-miR-199a-5p', 'hsa-miR-200c-3p', 'hsa-miR-34a-3p')	previous	CAAAGTTCTGTAGTGCACTGA	GGCTGTCAATTCATAGGTCAG	GGGCAGTATACTTGCTGATTG	ACAGGTAGTCTGAACACTGGG	CATCATTACCCGGCAGTATTA	AAAGAGCAGAAGCAGCAGCAAAGTTCTGTAGTGCACTGACAAGGGGGCTGTCAATTCATAGGTCAGCACTTAGGGCAGTATACTTGCTGATTGCTGGTAACAGGTAGTCTGAACACTGGGCTGCTACATCATTACCCGGCAGTATTAACATTGAACTCAGAGCC
16_miRNA_previous_AND5_5	hsa-miR-122-5p	hsa-miR-193b-3p	hsa-miR-224-5p	hsa-miR-200c-3p	hsa-miR-142-3p	('hsa-miR-122-5p', 'hsa-miR-142-3p', 'hsa-miR-193b-3p', 'hsa-miR-200c-3p', 'hsa-miR-224-5p')	previous	AAACACCATTGTCACACTCCA	GCGGGACTTTGAGGGCCAGTT	ACGGAACCACTAGTGACTTGA	CATCATTACCCGGCAGTATTA	CATAAAGTAGGAAACACTACA	AAAGAGCAGAAGCAGCAGAAACACCATTGTCACACTCCACAAGGGGCGGGACTTTGAGGGCCAGTTCACTTAACGGAACCACTAGTGACTTGACTGGTACATCATTACCCGGCAGTATTACTGCTACATAAAGTAGGAAACACTACAACATTGAACTCAGAGCC
16_miRNA_previous_AND5_7	hsa-miR-125b-5p	hsa-miR-100-5p	hsa-miR-122-5p	hsa-miR-34a-5p	hsa-miR-224-5p	('hsa-miR-100-5p', 'hsa-miR-122-5p', 'hsa-miR-125b-5p', 'hsa-miR-224-5p', 'hsa-miR-34a-5p')	previous	CACAAGTTAGGGTCTCAGGGA	ACAAGTTCGGATCTACGGGTT	AAACACCATTGTCACACTCCA	CAACCAGCTAAGACACTGCCA	ACGGAACCACTAGTGACTTGA	AAAGAGCAGAAGCAGCAGCACAAGTTAGGGTCTCAGGGACAAGGGACAAGTTCGGATCTACGGGTTCACTTAAAACACCATTGTCACACTCCACTGGTACAACCAGCTAAGACACTGCCACTGCTAACGGAACCACTAGTGACTTGAACATTGAACTCAGAGCC
16_miRNA_previous_AND5_9	hsa-miR-200c-3p	hsa-miR-126-3p	hsa-miR-214-3p	hsa-miR-192-5p	hsa-miR-17-3p	('hsa-miR-126-3p', 'hsa-miR-17-3p', 'hsa-miR-192-5p', 'hsa-miR-200c-3p', 'hsa-miR-214-3p')	previous	CATCATTACCCGGCAGTATTA	GCATTATTACTCACGGTACGA	CTGCCTGTCTGTGCCTGCTGT	GGCTGTCAATTCATAGGTCAG	TACAAGTGCCTTCACTGCAGT	AAAGAGCAGAAGCAGCAGCATCATTACCCGGCAGTATTACAAGGGGCATTATTACTCACGGTACGACACTTACTGCCTGTCTGTGCCTGCTGTCTGGTAGGCTGTCAATTCATAGGTCAGCTGCTATACAAGTGCCTTCACTGCAGTACATTGAACTCAGAGCC
16_miRNA_previous_AND5_11	hsa-miR-224-5p	hsa-miR-22-3p	hsa-miR-141-3p	hsa-miR-137-3p	hsa-miR-34a-3p	('hsa-miR-137-3p', 'hsa-miR-141-3p', 'hsa-miR-22-3p', 'hsa-miR-224-5p', 'hsa-miR-34a-3p')	previous	ACGGAACCACTAGTGACTTGA	CAGTTCTTCAACTGGCAGCTT	CATCTTTACCAGACAGTGTTA	ACGCGTATTCTTAAGCAATAA	GGGCAGTATACTTGCTGATTG	AAAGAGCAGAAGCAGCAGACGGAACCACTAGTGACTTGACAAGGGCAGTTCTTCAACTGGCAGCTTCACTTACATCTTTACCAGACAGTGTTACTGGTAACGCGTATTCTTAAGCAATAACTGCTAGGGCAGTATACTTGCTGATTGACATTGAACTCAGAGCC
16_miRNA_previous_AND5_13	hsa-miR-221-3p	hsa-miR-31-3p	hsa-miR-122-5p	hsa-miR-142-3p	hsa-miR-31-5p	('hsa-miR-122-5p', 'hsa-miR-142-3p', 'hsa-miR-221-3p', 'hsa-miR-31-3p', 'hsa-miR-31-5p')	previous	AACCCAGCAGACAATGTAGCT	TGGCAATATGTTGGCATAGCA	AAACACCATTGTCACACTCCA	CATAAAGTAGGAAACACTACA	AGCTATGCCAGCATCTTGCCT	AAAGAGCAGAAGCAGCAAACCCAGCAGACAATGTAGCTCCAAGGTGGCAATATGTTGGCATAGCAGCACTTAAAACACCATTGTCACACTCCACTGGTACATAAAGTAGGAAACACTACACTGCTAGCTATGCCAGCATCTTGCCTAACATTGAACTCAGAGCC
16_miRNA_previous_AND5_15	hsa-miR-31-3p	hsa-miR-885-5p	hsa-miR-221-3p	hsa-miR-218-5p	hsa-miR-223-3p	('hsa-miR-218-5p', 'hsa-miR-221-3p', 'hsa-miR-223-3p', 'hsa-miR-31-3p', 'hsa-miR-885-5p')	previous	TGGCAATATGTTGGCATAGCA	GAGGCAGGGTAGTGTAATGGA	AACCCAGCAGACAATGTAGCT	ACATGGTTAGATCAAGCACAA	GGGGTATTTGACAAACTGACA	AAAGAGCAGAAGCAGCCTGGCAATATGTTGGCATAGCACCAAGGGAGGCAGGGTAGTGTAATGGAGCACTTAACCCAGCAGACAATGTAGCTCCTGGACATGGTTAGATCAAGCACAATTCTGCTAGGGGTATTTGACAAACTGACAACATTGAACTCAGAGCC
16_miRNA_previous_AND5_17	hsa-miR-218-5p	hsa-miR-200c-3p	hsa-miR-342-3p	hsa-miR-192-5p	hsa-miR-142-3p	('hsa-miR-142-3p', 'hsa-miR-192-5p', 'hsa-miR-200c-3p', 'hsa-miR-218-5p', 'hsa-miR-342-3p')	previous	ACATGGTTAGATCAAGCACAA	CATCATTACCCGGCAGTATTA	GGGTGCGATTTCTGTGTGAGA	GGCTGTCAATTCATAGGTCAG	CATAAAGTAGGAAACACTACA	AAAGAGCAGAAGCAGCACATGGTTAGATCAAGCACAAGCCAAGGGCATCATTACCCGGCAGTATTACACTTAGGGTGCGATTTCTGTGTGAGACTGGTAGGCTGTCAATTCATAGGTCAGCTGCTACATAAAGTAGGAAACACTACAACATTGAACTCAGAGCC
16_miRNA_previous_AND5_19	hsa-miR-196a-5p	hsa-miR-142-3p	hsa-miR-193b-3p	hsa-miR-31-5p	hsa-miR-122-5p	('hsa-miR-122-5p', 'hsa-miR-142-3p', 'hsa-miR-193b-3p', 'hsa-miR-196a-5p', 'hsa-miR-31-5p')	previous	CCAACAACATGAAACTACCTA	CATAAAGTAGGAAACACTACA	GCGGGACTTTGAGGGCCAGTT	AGCTATGCCAGCATCTTGCCT	AAACACCATTGTCACACTCCA	AAAGAGCAGAAGCAGCCCAACAACATGAAACTACCTAGCCAAGGGCATAAAGTAGGAAACACTACACACTTAGCGGGACTTTGAGGGCCAGTTCTGGTAGCTATGCCAGCATCTTGCCTTCTGCTAAAACACCATTGTCACACTCCAACATTGAACTCAGAGCC
16_miRNA_previous_AND5_21	hsa-miR-96-5p	hsa-miR-196a-5p	hsa-miR-205-5p	hsa-miR-193b-3p	hsa-miR-329-3p	('hsa-miR-193b-3p', 'hsa-miR-196a-5p', 'hsa-miR-205-5p', 'hsa-miR-329-3p', 'hsa-miR-96-5p')	previous	CAAAAATGTGCTAGTGCCAAA	CCAACAACATGAAACTACCTA	AGACTCCGGTGGAATGAAGGA	GCGGGACTTTGAGGGCCAGTT	AAGAGGTTAACCAGGTGTGTT	AAAGAGCAGAAGCAGCCAAAAATGTGCTAGTGCCAAAGCCAAGCCAACAACATGAAACTACCTAAGCACTTAGACTCCGGTGGAATGAAGGACCTGGTAGCGGGACTTTGAGGGCCAGTTCTGCTAAAGAGGTTAACCAGGTGTGTTACATTGAACTCAGAGCC
16_miRNA_previous_AND5_23	hsa-miR-125b-5p	hsa-miR-214-3p	hsa-miR-221-3p	hsa-miR-494-3p	hsa-miR-218-5p	('hsa-miR-125b-5p', 'hsa-miR-214-3p', 'hsa-miR-218-5p', 'hsa-miR-221-3p', 'hsa-miR-494-3p')	previous	CACAAGTTAGGGTCTCAGGGA	CTGCCTGTCTGTGCCTGCTGT	AACCCAGCAGACAATGTAGCT	AGGTTTCCCGTGTATGTTTCA	ACATGGTTAGATCAAGCACAA	AAAGAGCAGAAGCAGCAGCACAAGTTAGGGTCTCAGGGACAAGGGCTGCCTGTCTGTGCCTGCTGTCACTTAACCCAGCAGACAATGTAGCTCCTGGTAGGTTTCCCGTGTATGTTTCATCTGCACATGGTTAGATCAAGCACAAAAACATTGAACTCAGAGCC
16_miRNA_previous_AND5_25	hsa-miR-223-3p	hsa-miR-192-5p	hsa-miR-9-5p	hsa-miR-218-5p	hsa-miR-200c-3p	('hsa-miR-192-5p', 'hsa-miR-200c-3p', 'hsa-miR-218-5p', 'hsa-miR-223-3p', 'hsa-miR-9-5p')	previous	GGGGTATTTGACAAACTGACA	GGCTGTCAATTCATAGGTCAG	ATACAGCTAGATAACCAAAGA	ACATGGTTAGATCAAGCACAA	CATCATTACCCGGCAGTATTA	AAAGAGCAGAAGCAGCAGGGGGTATTTGACAAACTGACACAAGGGGGCTGTCAATTCATAGGTCAGCACTTAATACAGCTAGATAACCAAAGACTGGACATGGTTAGATCAAGCACAATTCTGCTACATCATTACCCGGCAGTATTAACATTGAACTCAGAGCC
16_miRNA_previous_AND5_27	hsa-miR-200c-3p	hsa-miR-329-3p	hsa-miR-23a-3p	hsa-miR-205-5p	hsa-miR-122-5p	('hsa-miR-122-5p', 'hsa-miR-200c-3p', 'hsa-miR-205-5p', 'hsa-miR-23a-3p', 'hsa-miR-329-3p')	previous	CATCATTACCCGGCAGTATTA	AAGAGGTTAACCAGGTGTGTT	GGAAATCCCTGGCAATGTGAT	AGACTCCGGTGGAATGAAGGA	AAACACCATTGTCACACTCCA	AAAGAGCAGAAGCAGCAGCATCATTACCCGGCAGTATTACAAGGGAAGAGGTTAACCAGGTGTGTTCACTGGAAATCCCTGGCAATGTGATCCCTGGTAGACTCCGGTGGAATGAAGGATCTGCTAAAACACCATTGTCACACTCCAACATTGAACTCAGAGCC
16_miRNA_previous_AND5_29	hsa-miR-34a-3p	hsa-miR-23a-3p	hsa-miR-122-5p	hsa-miR-200c-3p	hsa-miR-146a-5p	('hsa-miR-122-5p', 'hsa-miR-146a-5p', 'hsa-miR-200c-3p', 'hsa-miR-23a-3p', 'hsa-miR-34a-3p')	previous	GGGCAGTATACTTGCTGATTG	GGAAATCCCTGGCAATGTGAT	AAACACCATTGTCACACTCCA	CATCATTACCCGGCAGTATTA	ACCCATGGAATTCAGTTCTCA	AAAGAGCAGAAGCAGCAGGGGCAGTATACTTGCTGATTGCAAGGGAAATCCCTGGCAATGTGATAGCACTTAAAACACCATTGTCACACTCCACTGGTACATCATTACCCGGCAGTATTACTGCTACCCATGGAATTCAGTTCTCAAACATTGAACTCAGAGCC
16_miRNA_previous_AND5_31	hsa-miR-329-3p	hsa-miR-224-5p	hsa-miR-34a-5p	hsa-miR-200c-3p	hsa-miR-9-5p	('hsa-miR-200c-3p', 'hsa-miR-224-5p', 'hsa-miR-329-3p', 'hsa-miR-34a-5p', 'hsa-miR-9-5p')	previous	AAGAGGTTAACCAGGTGTGTT	ACGGAACCACTAGTGACTTGA	CAACCAGCTAAGACACTGCCA	CATCATTACCCGGCAGTATTA	ATACAGCTAGATAACCAAAGA	AAAGAGCAGAAGCAGCAGAAGAGGTTAACCAGGTGTGTTCAAGGGACGGAACCACTAGTGACTTGACACTTACAACCAGCTAAGACACTGCCACTGGTACATCATTACCCGGCAGTATTACTGCTAATACAGCTAGATAACCAAAGAACATTGAACTCAGAGCC
16_miRNA_previous_AND5_33	hsa-miR-10a-5p	hsa-miR-378a-3p	hsa-miR-122-5p	hsa-miR-192-5p	hsa-miR-34a-3p	('hsa-miR-10a-5p', 'hsa-miR-122-5p', 'hsa-miR-192-5p', 'hsa-miR-34a-3p', 'hsa-miR-378a-3p')	previous	CAAATTCGGATCTACAGGGTA	CCTTCTGACTCCAAGTCCAGT	AAACACCATTGTCACACTCCA	GGCTGTCAATTCATAGGTCAG	GGGCAGTATACTTGCTGATTG	AAAGAGCAGAAGCAGCAGCAAATTCGGATCTACAGGGTACAAGGGCCTTCTGACTCCAAGTCCAGTCACTTAAAACACCATTGTCACACTCCACTGGTAGGCTGTCAATTCATAGGTCAGCTGCTAGGGCAGTATACTTGCTGATTGACATTGAACTCAGAGCC
16_miRNA_previous_AND5_35	hsa-miR-130a-3p	hsa-miR-22-3p	hsa-miR-329-3p	hsa-miR-193b-3p	hsa-miR-141-3p	('hsa-miR-130a-3p', 'hsa-miR-141-3p', 'hsa-miR-193b-3p', 'hsa-miR-22-3p', 'hsa-miR-329-3p')	previous	TGCCCTTTTAACATTGCACTG	CAGTTCTTCAACTGGCAGCTT	AAGAGGTTAACCAGGTGTGTT	GCGGGACTTTGAGGGCCAGTT	CATCTTTACCAGACAGTGTTA	AAAGAGCAGAAGCAGCAGTGCCCTTTTAACATTGCACTGCAAGGGCAGTTCTTCAACTGGCAGCTTCACTTAAAGAGGTTAACCAGGTGTGTTCTGGTAGCGGGACTTTGAGGGCCAGTTCTGCTACATCTTTACCAGACAGTGTTAACATTGAACTCAGAGCC
16_miRNA_previous_AND5_37	hsa-miR-100-5p	hsa-miR-34a-3p	hsa-miR-17-3p	hsa-miR-342-3p	hsa-miR-10a-5p	('hsa-miR-100-5p', 'hsa-miR-10a-5p', 'hsa-miR-17-3p', 'hsa-miR-342-3p', 'hsa-miR-34a-3p')	previous	ACAAGTTCGGATCTACGGGTT	GGGCAGTATACTTGCTGATTG	TACAAGTGCCTTCACTGCAGT	GGGTGCGATTTCTGTGTGAGA	CAAATTCGGATCTACAGGGTA	AAAGAGCAGAAGCAGCAGACAAGTTCGGATCTACGGGTTCAAGGGGGGCAGTATACTTGCTGATTGCACTTATACAAGTGCCTTCACTGCAGTCTGGTAGGGTGCGATTTCTGTGTGAGACTGCTACAAATTCGGATCTACAGGGTAACATTGAACTCAGAGCC
16_miRNA_previous_AND5_39	hsa-miR-9-5p	hsa-miR-17-3p	hsa-miR-214-3p	hsa-miR-200c-3p	hsa-miR-130a-3p	('hsa-miR-130a-3p', 'hsa-miR-17-3p', 'hsa-miR-200c-3p', 'hsa-miR-214-3p', 'hsa-miR-9-5p')	previous	ATACAGCTAGATAACCAAAGA	TACAAGTGCCTTCACTGCAGT	CTGCCTGTCTGTGCCTGCTGT	CATCATTACCCGGCAGTATTA	TGCCCTTTTAACATTGCACTG	AAAGAGCAGAAGCAGCAGATACAGCTAGATAACCAAAGACAAGGGTACAAGTGCCTTCACTGCAGTCACTTACTGCCTGTCTGTGCCTGCTGTCTGGTACATCATTACCCGGCAGTATTACTGCTCTGCCCTTTTAACATTGCACTGACATTGAACTCAGAGCC
