## Supplementary material for "MicroRNA-directed control of complex mRNA stability patterns across cell types": Design of Library 2: 17_miRNA_mut_combination_probe_x2.csv

	miRNA1	miRNA2	category	sorted_mirnas	target1	target2	seq
17_miRNA_mut_combination_probe_x2_1	hsa-miR-425-5p	5.1_miRNA_miR-24-3p_mut9	mixed	('5.1_miRNA_miR-24-3p_mut9', 'hsa-miR-425-5p')	AACGGGAGTGATCGTGTCATT	TGTTCCTGCTGACCTGAGCCA	AAAGAGCAGAAGCAGCAGCATCTCTGTACATTTTGGAGCCAAGGGTTCAGAGACTCAGGGAACGGGAGTGATCGTGTCATTCACCAGTGTTCCTGCTGACCTGAGCCAGTGTACAGAATTCTGCTACCTCACTACAAGCAGAAGGAAACATTGAACTCAGAGCC
17_miRNA_mut_combination_probe_x2_2	hsa-miR-21-3p	5.1_miRNA_miR-31-5p_mut15	mixed	('5.1_miRNA_miR-31-5p_mut15', 'hsa-miR-21-3p')	ACAGCCCATCGACTGGTGTTG	AGCTATTCCAGCATCTTGCCT	AAAGAGCAGAAGCAGCAGCATCTCTGTACATTTTGGAGCCAAGGGTTCAGAGACTCAGGGACAGCCCATCGACTGGTGTTGCACCAGAGCTATTCCAGCATCTTGCCTGTGTACAGAATTCTGCTACCTCACTACAAGCAGAAGGAAACATTGAACTCAGAGCC
17_miRNA_mut_combination_probe_x2_3	hsa-miR-101-3p	5.8_miRNA_miR-365a-3p_smut_swob_omut16.19_owob	mixed	('5.8_miRNA_miR-365a-3p_smut_swob_omut16.19_owob', 'hsa-miR-101-3p')	TTCAGTTATCACAGTACTGTA	TATGGTTTTTTAGGGGCATTA	AAAGAGCAGAAGCAGCAGCATCTCTGTACATTTTGGAGCCAAGGGTTCAGAGACTCAGGGTTCAGTTATCACAGTACTGTACACCATATGGTTTTTTAGGGGCATTACGTGTACAGAATTCTGCTACCTCACTACAAGCAGAAGGAAACATTGAACTCAGAGCC
17_miRNA_mut_combination_probe_x2_4	5.1_miRNA_miR-24-3p_mut20	5.8_miRNA_miR-22-3p_doubleMut9.10	mixed	('5.1_miRNA_miR-24-3p_mut20', '5.8_miRNA_miR-22-3p_doubleMut9.10')	TCTTCCTGCTGAACTGAGCCA	CAGTTCTTCAAAGGGCAGCTT	AAAGAGCAGAAGCAGCAGCATCTCTGTACATTTTGGAGCCAAGGGTTCAGAGACTCAGGGTCTTCCTGCTGAACTGAGCCACACCAGCAGTTCTTCAAAGGGCAGCTTGTGTACAGAATTCTGCTACCTCACTACAAGCAGAAGGAAACATTGAACTCAGAGCC
17_miRNA_mut_combination_probe_x2_5	hsa-miR-17-3p	5.1_miRNA_miR-23a-3p_mut13	mixed	('5.1_miRNA_miR-23a-3p_mut13', 'hsa-miR-17-3p')	TACAAGTGCCTTCACTGCAGT	GGAAATCCATGGCAATGTGAT	AAAGAGCAGAAGCAGCAGCATCTCTGTACATTTTGGAGCCAAGGGTTCAGAGACTCAGGGTACAAGTGCCTTCACTGCAGTCACCGGAAATCCATGGCAATGTGATCTGTGTACAGAATTCTGCTACCTCACTACAAGCAGAAGGAAACATTGAACTCAGAGCC
17_miRNA_mut_combination_probe_x2_6	hsa-miR-425-5p	5.1_miRNA_miR-31-3p_mut12	mixed	('5.1_miRNA_miR-31-3p_mut12', 'hsa-miR-425-5p')	AACGGGAGTGATCGTGTCATT	TGGCAATATTTTGGCATAGCA	AAAGAGCAGAAGCAGCAGCATCTCTGTACATTTTGGAGCCAAGGGTTCAGAGACTCAGGGAACGGGAGTGATCGTGTCATTCACCAGTGGCAATATTTTGGCATAGCAGTGTACAGAATTCTGCTACCTCACTACAAGCAGAAGGAAACATTGAACTCAGAGCC
17_miRNA_mut_combination_probe_x2_7	hsa-miR-320a-3p	5.1_miRNA_miR-31-3p_mut13	mixed	('5.1_miRNA_miR-31-3p_mut13', 'hsa-miR-320a-3p')	CGCCCTCTCAACCCAGCTTTT	TGGCAATAAGTTGGCATAGCA	AAAGAGCAGAAGCAGCAGCATCTCTGTACATTTTGGAGCCAAGGGTTCAGAGACTCAGGGCGCCCTCTCAACCCAGCTTTTCACCAGTGGCAATAAGTTGGCATAGCAGTGTACAGAATTCTGCTACCTCACTACAAGCAGAAGGAAACATTGAACTCAGAGCC
17_miRNA_mut_combination_probe_x2_8	5.1_miRNA_miR-19b-3p_mut14	5.9_miRNA_miR-31-3p_smut_swob_omut10_owob18	mixed	('5.1_miRNA_miR-19b-3p_mut14', '5.9_miRNA_miR-31-3p_smut_swob_omut10_owob18')	AGTTTTGAATGGATTTGCACA	TGGTAATATGTGGGCATAGCA	AAAGAGCAGAAGCAGCAGCATCTCTGTACATTTTGGAGCCAAGGGTTCAGAGACTCAGAGTTTTGAATGGATTTGCACAGACACCCTGGTAATATGTGGGCATAGCACGTGTACAGAATTCTGCTACCTCACTACAAGCAGAAGGAAACATTGAACTCAGAGCC
17_miRNA_mut_combination_probe_x2_9	hsa-miR-378a-3p	5.8_miRNA_miR-22-3p_doubleMut9.10	mixed	('5.8_miRNA_miR-22-3p_doubleMut9.10', 'hsa-miR-378a-3p')	CCTTCTGACTCCAAGTCCAGT	CAGTTCTTCAAAGGGCAGCTT	AAAGAGCAGAAGCAGCAGCATCTCTGTACATTTTGGAGCCAAGGGTTCAGAGACTCAGGGCCTTCTGACTCCAAGTCCAGTCACCAGCAGTTCTTCAAAGGGCAGCTTGTGTACAGAATTCTGCTACCTCACTACAAGCAGAAGGAAACATTGAACTCAGAGCC
17_miRNA_mut_combination_probe_x2_10	hsa-miR-378a-3p	hsa-miR-320a-3p	mixed	('hsa-miR-320a-3p', 'hsa-miR-378a-3p')	CCTTCTGACTCCAAGTCCAGT	CGCCCTCTCAACCCAGCTTTT	AAAGAGCAGAAGCAGCAGCATCTCTGTACATTTTGGAGCCAAGGGTTCAGAGACTCAGGGCCTTCTGACTCCAAGTCCAGTCACCAGCGCCCTCTCAACCCAGCTTTTGTGTACAGAATTCTGCTACCTCACTACAAGCAGAAGGAAACATTGAACTCAGAGCC
17_miRNA_mut_combination_probe_x2_11	hsa-miR-197-5p	5.8_miRNA_miR-365a-3p_smut_swob_omut16.19_owob	mixed	('5.8_miRNA_miR-365a-3p_smut_swob_omut16.19_owob', 'hsa-miR-197-5p')	TCCCACTGCCCTCTCTACCCG	TATGGTTTTTTAGGGGCATTA	AAAGAGCAGAAGCAGCAGCATCTCTGTACATTTTGGAGCCAAGGGTTCAGAGACTCAGGGTCCCACTGCCCTCTCTACCCGCACCATATGGTTTTTTAGGGGCATTACGTGTACAGAATTCTGCTACCTCACTACAAGCAGAAGGAAACATTGAACTCAGAGCC
17_miRNA_mut_combination_probe_x2_12	5.1_miRNA_let-7i-5p_mut17	5.8_miRNA_let-7a-5p_doubleMut9.10	mixed	('5.1_miRNA_let-7i-5p_mut17', '5.8_miRNA_let-7a-5p_doubleMut9.10')	ACAGAACAAACTACTACCTCA	ACTATACAACCATCTACCTCA	AAAGAGCAGAAGCAGCAGCATCTCTGTACATTTTGGAGCCAAGGGTTCAGAGACTCAGGGACAGAACAAACTACTACCTCACACCAGACTATACAACCATCTACCTCAGTGTACAGAATTCTGCTACCTCACTACAAGCAGAAGGAAACATTGAACTCAGAGCC
17_miRNA_mut_combination_probe_x2_13	hsa-miR-425-5p	5.1_miRNA_miR-16-5p_mut12	mixed	('5.1_miRNA_miR-16-5p_mut12', 'hsa-miR-425-5p')	AACGGGAGTGATCGTGTCATT	GCCAATATTCACGTGCTGCTA	AAAGAGCAGAAGCAGCAGCATCTCTGTACATTTTGGAGCCAAGGGTTCAGAGACTCAGGGAACGGGAGTGATCGTGTCATTCACCAGGCCAATATTCACGTGCTGCTAGTGTACAGAATTCTGCTACCTCACTACAAGCAGAAGGAAACATTGAACTCAGAGCC
17_miRNA_mut_combination_probe_x2_14	hsa-miR-7-5p	hsa-miR-210-3p	mixed	('hsa-miR-210-3p', 'hsa-miR-7-5p')	AACAAAATCACTAGTCTTCCA	CAGCCGCTGTCACACGCACAG	AAAGAGCAGAAGCAGCAGCATCTCTGTACATTTTGGAGCCAAGGGTTCAGAGACTCAGGGAACAAAATCACTAGTCTTCCACACCAGCAGCCGCTGTCACACGCACAGGTGTACAGAATTCTGCTACCTCACTACAAGCAGAAGGAAACATTGAACTCAGAGCC
17_miRNA_mut_combination_probe_x2_15	5.8_miRNA_miR-31-5p_smut_swob_omut11.16_owob	5.10_miRNA_miR-31-5p_smut_swob_omut_owob17.19	mixed	('5.10_miRNA_miR-31-5p_smut_swob_omut_owob17.19', '5.8_miRNA_miR-31-5p_smut_swob_omut11.16_owob')	AGCTAAGCCACCATCTTGCCT	AGTTGTGCCAGCATCTTGCCT	AAAGAGCAGAAGCAGCAGCATCTCTGTACATTTTGGAGCCAAGGGTTCAGAGACTCAGGGAGCTAAGCCACCATCTTGCCTCACCAGAGTTGTGCCAGCATCTTGCCTGTGTACAGAATTCTGCTACCTCACTACAAGCAGAAGGAAACATTGAACTCAGAGCC
17_miRNA_mut_combination_probe_x2_16	5.8_miRNA_miR-31-5p_smut_swob_omut9.10_owob	5.8_miRNA_miR-31-5p_doubleMut15.16	mixed	('5.8_miRNA_miR-31-5p_doubleMut15.16', '5.8_miRNA_miR-31-5p_smut_swob_omut9.10_owob')	AGCTATGCCAGACTCTTGCCT	AGCTAGACCAGCATCTTGCCT	AAAGAGCAGAAGCAGCAGCATCTCTGTACATTTTGGAGCCAAGGGTTCAGAGACTCAGGAGCTATGCCAGACTCTTGCCTACACCAGAGCTAGACCAGCATCTTGCCTGTGTACAGAATTCTGCTACCTCACTACAAGCAGAAGGAAACATTGAACTCAGAGCC
17_miRNA_mut_combination_probe_x2_17	5.1_miRNA_miR-23a-3p_mut11	5.1_miRNA_miR-31-5p_mut10	mixed	('5.1_miRNA_miR-23a-3p_mut11', '5.1_miRNA_miR-31-5p_mut10')	GGAAATCCCTTGCAATGTGAT	AGCTATGCCAGAATCTTGCCT	AAAGAGCAGAAGCAGCAGCATCTCTGTACATTTTGGAGCCAAGGGTTCAGAGACTCAGGGAAATCCCTTGCAATGTGATCACACCAAGCTATGCCAGAATCTTGCCTTGTGTACAGAATTCTGCTACCTCACTACAAGCAGAAGGAAACATTGAACTCAGAGCC
17_miRNA_mut_combination_probe_x2_18	hsa-miR-221-3p	5.9_miRNA_miR-21-5p_smut_swob_omut9_owob14	mixed	('5.9_miRNA_miR-21-5p_smut_swob_omut9_owob14', 'hsa-miR-221-3p')	AACCCAGCAGACAATGTAGCT	CAACATCGGTCTTATAAGCTA	AAAGAGCAGAAGCAGCAGCATCTCTGTACATTTTGGAGCCAAGGGTTCAGAGACTCAGGAACCCAGCAGACAATGTAGCTACACCAGCAACATCGGTCTTATAAGCTAGTGTACAGAATTCTGCTACCTCACTACAAGCAGAAGGAAACATTGAACTCAGAGCC
17_miRNA_mut_combination_probe_x2_19	hsa-miR-642a-3p	5.1_miRNA_miR-31-3p_mut11	mixed	('5.1_miRNA_miR-31-3p_mut11', 'hsa-miR-642a-3p')	GTTCCCTCTCCAAATGTGTCT	TGGCAATATGCTGGCATAGCA	AAAGAGCAGAAGCAGCAGCATCTCTGTACATTTTGGAGCCAAGGGTTCAGAGACTCAGGGTTCCCTCTCCAAATGTGTCTACACCCTGGCAATATGCTGGCATAGCACGTGTACAGAATTCTGCTACCTCACTACAAGCAGAAGGAAACATTGAACTCAGAGCC
17_miRNA_mut_combination_probe_x2_20	hsa-miR-425-5p	5.1_miRNA_miR-107_mut11	mixed	('5.1_miRNA_miR-107_mut11', 'hsa-miR-425-5p')	AACGGGAGTGATCGTGTCATT	ATAGCCCTGTTCAATGCTGCT	AAAGAGCAGAAGCAGCAGCATCTCTGTACATTTTGGAGCCAAGGGTTCAGAGACTCAGGGAACGGGAGTGATCGTGTCATTCACCAATAGCCCTGTTCAATGCTGCTTGTGTACAGAATTCTGCTACCTCACTACAAGCAGAAGGAAACATTGAACTCAGAGCC
17_miRNA_mut_combination_probe_x2_21	5.1_miRNA_miR-365a-3p_mut20	5.7_miRNA_miR-21-5p_smut_swob1_omut14_owob	weak	('5.1_miRNA_miR-365a-3p_mut20', '5.7_miRNA_miR-21-5p_smut_swob1_omut14_owob')	TCAGGATTTTTAGGGGCATTA	CAACATCTGTCTGATAAGCTG	AAAGAGCAGAAGCAGCAGCATCTCTGTACATTTTGGAGCCAAGGGTTCAGAGACTCAGGGTCAGGATTTTTAGGGGCATTACACCAGCAACATCTGTCTGATAAGCTGGTGTACAGAATTCTGCTACCTCACTACAAGCAGAAGGAAACATTGAACTCAGAGCC
17_miRNA_mut_combination_probe_x2_22	5.8_miRNA_miR-31-5p_doubleMut15.16	5.8_miRNA_miR-107_doubleMut12.13	weak	('5.8_miRNA_miR-107_doubleMut12.13', '5.8_miRNA_miR-31-5p_doubleMut15.16')	AGCTAGACCAGCATCTTGCCT	ATAGCCCTTAACAATGCTGCT	AAAGAGCAGAAGCAGCAGCATCTCTGTACATTTTGGAGCCAAGGGTTCAGAGACTCAGGGAGCTAGACCAGCATCTTGCCTCACCAATAGCCCTTAACAATGCTGCTTGTGTACAGAATTCTGCTACCTCACTACAAGCAGAAGGAAACATTGAACTCAGAGCC
17_miRNA_mut_combination_probe_x2_23	5.7_miRNA_miR-16-5p_smut_swob3_omut11_owob	5.9_miRNA_miR-22-3p_smut_swob_omut13_owob12	weak	('5.7_miRNA_miR-16-5p_smut_swob3_omut11_owob', '5.9_miRNA_miR-22-3p_smut_swob_omut13_owob12')	GCCAATATTTTCGTGCTGTTA	CAGTTCTTAGACTGGCAGCTT	AAAGAGCAGAAGCAGCAGCATCTCTGTACATTTTGGAGCCAAGGGTTCAGAGACTCAGGGGCCAATATTTTCGTGCTGTTACACCAGCAGTTCTTAGACTGGCAGCTTGTGTACAGAATTCTGCTACCTCACTACAAGCAGAAGGAAACATTGAACTCAGAGCC
17_miRNA_mut_combination_probe_x2_24	5.1_miRNA_let-7a-5p_mut10	5.1_miRNA_miR-107_mut10	weak	('5.1_miRNA_let-7a-5p_mut10', '5.1_miRNA_miR-107_mut10')	ACTATACAACCCACTACCTCA	ATAGCCCTGTAGAATGCTGCT	AAAGAGCAGAAGCAGCAGCATCTCTGTACATTTTGGAGCCAAGGGTTCAGAGACTCAGGGACTATACAACCCACTACCTCACACCAATAGCCCTGTAGAATGCTGCTTGTGTACAGAATTCTGCTACCTCACTACAAGCAGAAGGAAACATTGAACTCAGAGCC
17_miRNA_mut_combination_probe_x2_25	5.9_miRNA_miR-21-5p_smut_swob_omut18_owob11	5.9_miRNA_miR-31-3p_smut_swob_omut11_owob14	weak	('5.9_miRNA_miR-21-5p_smut_swob_omut18_owob11', '5.9_miRNA_miR-31-3p_smut_swob_omut11_owob14')	CAAGATCAGTTTGATAAGCTA	TGGCAATGTGCTGGCATAGCA	AAAGAGCAGAAGCAGCAGCATCTCTGTACATTTTGGAGCCAAGGGTTCAGAGACTCAGGGCAAGATCAGTTTGATAAGCTACACCTGGCAATGTGCTGGCATAGCACTGTGTACAGAATTCTGCTACCTCACTACAAGCAGAAGGAAACATTGAACTCAGAGCC
17_miRNA_mut_combination_probe_x2_26	5.1_miRNA_let-7a-5p_mut18	5.1_miRNA_miR-107_mut10	weak	('5.1_miRNA_let-7a-5p_mut18', '5.1_miRNA_miR-107_mut10')	ACTTTACAACCTACTACCTCA	ATAGCCCTGTAGAATGCTGCT	AAAGAGCAGAAGCAGCAGCATCTCTGTACATTTTGGAGCCAAGGGTTCAGAGACTCAGGGACTTTACAACCTACTACCTCACACCAATAGCCCTGTAGAATGCTGCTTGTGTACAGAATTCTGCTACCTCACTACAAGCAGAAGGAAACATTGAACTCAGAGCC
17_miRNA_mut_combination_probe_x2_27	5.1_miRNA_miR-21-5p_mut20	5.8_miRNA_miR-23a-3p_smut_swob_omut13.14_owob	weak	('5.1_miRNA_miR-21-5p_mut20', '5.8_miRNA_miR-23a-3p_smut_swob_omut13.14_owob')	CTACATCAGTCTGATAAGCTA	GGAAATCGGTGGCAATGTGAT	AAAGAGCAGAAGCAGCAGCATCTCTGTACATTTTGGAGCCAAGGGTTCAGAGACTCAGGGCTACATCAGTCTGATAAGCTACACCGGAAATCGGTGGCAATGTGATCTGTGTACAGAATTCTGCTACCTCACTACAAGCAGAAGGAAACATTGAACTCAGAGCC
17_miRNA_mut_combination_probe_x2_28	5.9_miRNA_miR-22-3p_smut_swob_omut15_owob21	5.10_miRNA_miR-31-3p_smut_swob_omut_owob14.18	weak	('5.10_miRNA_miR-31-3p_smut_swob_omut_owob14.18', '5.9_miRNA_miR-22-3p_smut_swob_omut15_owob21')	TAGTTCCTCAACTGGCAGCTT	TGGTAATGTGTTGGCATAGCA	AAAGAGCAGAAGCAGCAGCATCTCTGTACATTTTGGAGCCAAGGGTTCAGAGACTCAGGGTAGTTCCTCAACTGGCAGCTTCACCTGGTAATGTGTTGGCATAGCACTGTGTACAGAATTCTGCTACCTCACTACAAGCAGAAGGAAACATTGAACTCAGAGCC
17_miRNA_mut_combination_probe_x2_29	5.1_miRNA_miR-31-3p_mut14	5.8_miRNA_miR-365a-3p_smut_swob_omut9.11_owob	weak	('5.1_miRNA_miR-31-3p_mut14', '5.8_miRNA_miR-365a-3p_smut_swob_omut9.11_owob')	TGGCAATCTGTTGGCATAGCA	TAAGGATTTTGAAGGGCATTA	AAAGAGCAGAAGCAGCAGCATCTCTGTACATTTTGGAGCCAAGGGTTCAGAGACTCAGGGTGGCAATCTGTTGGCATAGCACACCAGTAAGGATTTTGAAGGGCATTAGTGTACAGAATTCTGCTACCTCACTACAAGCAGAAGGAAACATTGAACTCAGAGCC
17_miRNA_mut_combination_probe_x2_30	5.1_miRNA_miR-16-5p_mut15	5.8_miRNA_miR-31-5p_doubleMut12.13	weak	('5.1_miRNA_miR-16-5p_mut15', '5.8_miRNA_miR-31-5p_doubleMut12.13')	GCCAATCTTTACGTGCTGCTA	AGCTATGCGTGCATCTTGCCT	AAAGAGCAGAAGCAGCAGCATCTCTGTACATTTTGGAGCCAAGGGTTCAGAGACTCAGGGGCCAATCTTTACGTGCTGCTACACCAAGCTATGCGTGCATCTTGCCTTGTGTACAGAATTCTGCTACCTCACTACAAGCAGAAGGAAACATTGAACTCAGAGCC
17_miRNA_mut_combination_probe_x2_31	5.1_miRNA_miR-31-5p_mut11	5.7_miRNA_miR-31-5p_smut_swob7_omut18_owob	weak	('5.1_miRNA_miR-31-5p_mut11', '5.7_miRNA_miR-31-5p_smut_swob7_omut18_owob')	AGCTATGCCAACATCTTGCCT	AGCGATGCCAGCATTTTGCCT	AAAGAGCAGAAGCAGCAGCATCTCTGTACATTTTGGAGCCAAGGGTTCAGAGACTCAGGAGCTATGCCAACATCTTGCCTACACCAAGCGATGCCAGCATTTTGCCTTGTGTACAGAATTCTGCTACCTCACTACAAGCAGAAGGAAACATTGAACTCAGAGCC
17_miRNA_mut_combination_probe_x2_32	5.1_miRNA_miR-16-5p_mut11	5.1_miRNA_miR-16-5p_mut12	weak	('5.1_miRNA_miR-16-5p_mut11', '5.1_miRNA_miR-16-5p_mut12')	GCCAATATTTCCGTGCTGCTA	GCCAATATTCACGTGCTGCTA	AAAGAGCAGAAGCAGCAGCATCTCTGTACATTTTGGAGCCAAGGGTTCAGAGACTCAGGGGCCAATATTTCCGTGCTGCTACACCAGGCCAATATTCACGTGCTGCTAGTGTACAGAATTCTGCTACCTCACTACAAGCAGAAGGAAACATTGAACTCAGAGCC
17_miRNA_mut_combination_probe_x2_33	5.1_miRNA_miR-21-5p_mut16	5.1_miRNA_let-7i-5p_mut11	weak	('5.1_miRNA_let-7i-5p_mut11', '5.1_miRNA_miR-21-5p_mut16')	CAACAGCAGTCTGATAAGCTA	ACAGCACAAAGTACTACCTCA	AAAGAGCAGAAGCAGCAGCATCTCTGTACATTTTGGAGCCAAGGGTTCAGAGACTCAGGGCAACAGCAGTCTGATAAGCTACACCAGACAGCACAAAGTACTACCTCAGTGTACAGAATTCTGCTACCTCACTACAAGCAGAAGGAAACATTGAACTCAGAGCC
17_miRNA_mut_combination_probe_x2_34	5.1_miRNA_miR-31-5p_mut17	5.8_miRNA_let-7a-5p_doubleMut18.20	weak	('5.1_miRNA_miR-31-5p_mut17', '5.8_miRNA_let-7a-5p_doubleMut18.20')	AGCTTTGCCAGCATCTTGCCT	AGTCTACAACCTACTACCTCA	AAAGAGCAGAAGCAGCAGCATCTCTGTACATTTTGGAGCCAAGGGTTCAGAGACTCAGGGAGCTTTGCCAGCATCTTGCCTCACCAGAGTCTACAACCTACTACCTCAGTGTACAGAATTCTGCTACCTCACTACAAGCAGAAGGAAACATTGAACTCAGAGCC
17_miRNA_mut_combination_probe_x2_35	5.7_miRNA_miR-19b-3p_smut_swob3_omut9_owob	5.8_miRNA_miR-23a-3p_smut_swob_omut12.14_owob	weak	('5.7_miRNA_miR-19b-3p_smut_swob3_omut9_owob', '5.8_miRNA_miR-23a-3p_smut_swob_omut12.14_owob')	AGTTTTGCATGGCTTTGCGCA	GGAAATCACCGGCAATGTGAT	AAAGAGCAGAAGCAGCAGCATCTCTGTACATTTTGGAGCCAAGGGTTCAGAGACTCAGAGTTTTGCATGGCTTTGCGCAGACACCGGAAATCACCGGCAATGTGATCTGTGTACAGAATTCTGCTACCTCACTACAAGCAGAAGGAAACATTGAACTCAGAGCC
17_miRNA_mut_combination_probe_x2_36	5.1_miRNA_let-7a-5p_mut19	5.8_miRNA_miR-22-3p_doubleMut9.10	weak	('5.1_miRNA_let-7a-5p_mut19', '5.8_miRNA_miR-22-3p_doubleMut9.10')	ACCATACAACCTACTACCTCA	CAGTTCTTCAAAGGGCAGCTT	AAAGAGCAGAAGCAGCAGCATCTCTGTACATTTTGGAGCCAAGGGTTCAGAGACTCAGGGACCATACAACCTACTACCTCACACCAGCAGTTCTTCAAAGGGCAGCTTGTGTACAGAATTCTGCTACCTCACTACAAGCAGAAGGAAACATTGAACTCAGAGCC
17_miRNA_mut_combination_probe_x2_37	5.1_miRNA_miR-107_mut17	5.10_miRNA_miR-365a-3p_smut_swob_omut_owob10.19	weak	('5.10_miRNA_miR-365a-3p_smut_swob_omut_owob10.19', '5.1_miRNA_miR-107_mut17')	ATAGACCTGTACAATGCTGCT	TAGGGATTTTTGGGGGCATTA	AAAGAGCAGAAGCAGCAGCATCTCTGTACATTTTGGAGCCAAGGGTTCAGAGACTCAGGATAGACCTGTACAATGCTGCTACACCAGTAGGGATTTTTGGGGGCATTAGTGTACAGAATTCTGCTACCTCACTACAAGCAGAAGGAAACATTGAACTCAGAGCC
17_miRNA_mut_combination_probe_x2_38	5.1_miRNA_miR-22-3p_mut12	5.10_miRNA_miR-22-3p_smut_swob_omut_owob12.16	weak	('5.10_miRNA_miR-22-3p_smut_swob_omut_owob12.16', '5.1_miRNA_miR-22-3p_mut12')	CAGTTCTTCTACTGGCAGCTT	CAGTTTTTCGACTGGCAGCTT	AAAGAGCAGAAGCAGCAGCATCTCTGTACATTTTGGAGCCAAGGGTTCAGAGACTCAGGGCAGTTCTTCTACTGGCAGCTTCACCAGCAGTTTTTCGACTGGCAGCTTGTGTACAGAATTCTGCTACCTCACTACAAGCAGAAGGAAACATTGAACTCAGAGCC
17_miRNA_mut_combination_probe_x2_39	5.7_miRNA_miR-19b-3p_smut_swob2_omut12_owob	5.8_miRNA_miR-365a-3p_smut_swob_omut16.19_owob	weak	('5.7_miRNA_miR-19b-3p_smut_swob2_omut12_owob', '5.8_miRNA_miR-365a-3p_smut_swob_omut16.19_owob')	AGTTTTGCACGGATTTGCATA	TATGGTTTTTTAGGGGCATTA	AAAGAGCAGAAGCAGCAGCATCTCTGTACATTTTGGAGCCAAGGGTTCAGAGACTCAGGGAGTTTTGCACGGATTTGCATACACCATATGGTTTTTTAGGGGCATTACGTGTACAGAATTCTGCTACCTCACTACAAGCAGAAGGAAACATTGAACTCAGAGCC
17_miRNA_mut_combination_probe_x2_40	5.8_miRNA_miR-31-3p_doubleMut12.13	5.8_miRNA_miR-107_doubleMut15.16	weak	('5.8_miRNA_miR-107_doubleMut15.16', '5.8_miRNA_miR-31-3p_doubleMut12.13')	TGGCAATACTTTGGCATAGCA	ATAGCGGTGTACAATGCTGCT	AAAGAGCAGAAGCAGCAGCATCTCTGTACATTTTGGAGCCAAGGGTTCAGAGACTCAGGGTGGCAATACTTTGGCATAGCACACCAATAGCGGTGTACAATGCTGCTTGTGTACAGAATTCTGCTACCTCACTACAAGCAGAAGGAAACATTGAACTCAGAGCC
17_miRNA_mut_combination_probe_x2_41	5.1_miRNA_miR-31-5p_mut16	5.9_miRNA_miR-22-3p_smut_swob_omut15_owob21	weak	('5.1_miRNA_miR-31-5p_mut16', '5.9_miRNA_miR-22-3p_smut_swob_omut15_owob21')	AGCTAGGCCAGCATCTTGCCT	TAGTTCCTCAACTGGCAGCTT	AAAGAGCAGAAGCAGCAGCATCTCTGTACATTTTGGAGCCAAGGGTTCAGAGACTCAGGGAGCTAGGCCAGCATCTTGCCTCACCAGTAGTTCCTCAACTGGCAGCTTGTGTACAGAATTCTGCTACCTCACTACAAGCAGAAGGAAACATTGAACTCAGAGCC
17_miRNA_mut_combination_probe_x2_42	5.8_miRNA_miR-31-3p_smut_swob_omut15.17_owob	5.8_miRNA_miR-31-5p_doubleMut12.13	weak	('5.8_miRNA_miR-31-3p_smut_swob_omut15.17_owob', '5.8_miRNA_miR-31-5p_doubleMut12.13')	TGGCCACATGTTGGCATAGCA	AGCTATGCGTGCATCTTGCCT	AAAGAGCAGAAGCAGCAGCATCTCTGTACATTTTGGAGCCAAGGGTTCAGAGACTCAGGTGGCCACATGTTGGCATAGCAACACCAAGCTATGCGTGCATCTTGCCTTGTGTACAGAATTCTGCTACCTCACTACAAGCAGAAGGAAACATTGAACTCAGAGCC
17_miRNA_mut_combination_probe_x2_43	5.1_miRNA_miR-31-5p_mut10	5.8_miRNA_let-7a-5p_smut_swob_omut13.17_owob	weak	('5.1_miRNA_miR-31-5p_mut10', '5.8_miRNA_let-7a-5p_smut_swob_omut13.17_owob')	AGCTATGCCAGAATCTTGCCT	ACTAGACATCCTACTACCTCA	AAAGAGCAGAAGCAGCAGCATCTCTGTACATTTTGGAGCCAAGGGTTCAGAGACTCAGGAGCTATGCCAGAATCTTGCCTACACCAGACTAGACATCCTACTACCTCAGTGTACAGAATTCTGCTACCTCACTACAAGCAGAAGGAAACATTGAACTCAGAGCC
17_miRNA_mut_combination_probe_x2_44	5.1_miRNA_miR-21-5p_mut18	5.1_miRNA_miR-31-3p_mut16	weak	('5.1_miRNA_miR-21-5p_mut18', '5.1_miRNA_miR-31-3p_mut16')	CAAGATCAGTCTGATAAGCTA	TGGCATTATGTTGGCATAGCA	AAAGAGCAGAAGCAGCAGCATCTCTGTACATTTTGGAGCCAAGGGTTCAGAGACTCAGGGCAAGATCAGTCTGATAAGCTACACCCTGGCATTATGTTGGCATAGCACGTGTACAGAATTCTGCTACCTCACTACAAGCAGAAGGAAACATTGAACTCAGAGCC
17_miRNA_mut_combination_probe_x2_45	5.1_miRNA_miR-22-3p_mut10	5.7_miRNA_miR-22-3p_smut_swob3_omut9_owob	weak	('5.1_miRNA_miR-22-3p_mut10', '5.7_miRNA_miR-22-3p_smut_swob3_omut9_owob')	CAGTTCTTCAAGTGGCAGCTT	CAGTTCTTCAACCGGCAGTTT	AAAGAGCAGAAGCAGCAGCATCTCTGTACATTTTGGAGCCAAGGGTTCAGAGACTCAGGGCAGTTCTTCAAGTGGCAGCTTCACCAGCAGTTCTTCAACCGGCAGTTTGTGTACAGAATTCTGCTACCTCACTACAAGCAGAAGGAAACATTGAACTCAGAGCC
17_miRNA_mut_combination_probe_x2_46	5.1_miRNA_miR-23a-3p_mut15	5.8_miRNA_miR-31-3p_doubleMut12.13	weak	('5.1_miRNA_miR-23a-3p_mut15', '5.8_miRNA_miR-31-3p_doubleMut12.13')	GGAAATGCCTGGCAATGTGAT	TGGCAATACTTTGGCATAGCA	AAAGAGCAGAAGCAGCAGCATCTCTGTACATTTTGGAGCCAAGGGTTCAGAGACTCAGGGGAAATGCCTGGCAATGTGATACACCAGTGGCAATACTTTGGCATAGCAGTGTACAGAATTCTGCTACCTCACTACAAGCAGAAGGAAACATTGAACTCAGAGCC
17_miRNA_mut_combination_probe_x2_47	5.9_miRNA_miR-16-5p_smut_swob_omut9_owob17	5.8_miRNA_let-7a-5p_doubleMut9.10	weak	('5.8_miRNA_let-7a-5p_doubleMut9.10', '5.9_miRNA_miR-16-5p_smut_swob_omut9_owob17')	GCCAGTATTTACCTGCTGCTA	ACTATACAACCATCTACCTCA	AAAGAGCAGAAGCAGCAGCATCTCTGTACATTTTGGAGCCAAGGGTTCAGAGACTCAGGGGCCAGTATTTACCTGCTGCTACACCAGACTATACAACCATCTACCTCAGTGTACAGAATTCTGCTACCTCACTACAAGCAGAAGGAAACATTGAACTCAGAGCC
17_miRNA_mut_combination_probe_x2_48	5.1_miRNA_miR-31-3p_mut10	5.10_miRNA_miR-16-5p_smut_swob_omut_owob11.20	weak	('5.10_miRNA_miR-16-5p_smut_swob_omut_owob11.20', '5.1_miRNA_miR-31-3p_mut10')	TGGCAATATGTCGGCATAGCA	GTCAATATTTGCGTGCTGCTA	AAAGAGCAGAAGCAGCAGCATCTCTGTACATTTTGGAGCCAAGGGTTCAGAGACTCAGGTGGCAATATGTCGGCATAGCAACACCAGGTCAATATTTGCGTGCTGCTAGTGTACAGAATTCTGCTACCTCACTACAAGCAGAAGGAAACATTGAACTCAGAGCC
17_miRNA_mut_combination_probe_x2_49	5.1_miRNA_miR-31-3p_mut18	5.9_miRNA_miR-21-5p_smut_swob_omut13_owob15	weak	('5.1_miRNA_miR-31-3p_mut18', '5.9_miRNA_miR-21-5p_smut_swob_omut13_owob15')	TGGGAATATGTTGGCATAGCA	CAACATTATTCTGATAAGCTA	AAAGAGCAGAAGCAGCAGCATCTCTGTACATTTTGGAGCCAAGGGTTCAGAGACTCAGGTGGGAATATGTTGGCATAGCAACACCAGCAACATTATTCTGATAAGCTAGTGTACAGAATTCTGCTACCTCACTACAAGCAGAAGGAAACATTGAACTCAGAGCC
17_miRNA_mut_combination_probe_x2_50	5.1_miRNA_miR-31-5p_mut14	5.10_miRNA_miR-365a-3p_smut_swob_omut_owob10.19	weak	('5.10_miRNA_miR-365a-3p_smut_swob_omut_owob10.19', '5.1_miRNA_miR-31-5p_mut14')	AGCTATGGCAGCATCTTGCCT	TAGGGATTTTTGGGGGCATTA	AAAGAGCAGAAGCAGCAGCATCTCTGTACATTTTGGAGCCAAGGGTTCAGAGACTCAGGAGCTATGGCAGCATCTTGCCTACACCAGTAGGGATTTTTGGGGGCATTAGTGTACAGAATTCTGCTACCTCACTACAAGCAGAAGGAAACATTGAACTCAGAGCC
17_miRNA_mut_combination_probe_x2_51	5.9_miRNA_miR-23a-3p_smut_swob_omut12_owob13	5.10_miRNA_miR-22-3p_smut_swob_omut_owob11.12	weak	('5.10_miRNA_miR-22-3p_smut_swob_omut_owob11.12', '5.9_miRNA_miR-23a-3p_smut_swob_omut12_owob13')	GGAAATCCTCGGCAATGTGAT	CAGTTCTTCGGCTGGCAGCTT	AAAGAGCAGAAGCAGCAGCATCTCTGTACATTTTGGAGCCAAGGGTTCAGAGACTCAGGGAAATCCTCGGCAATGTGATCACACCAGCAGTTCTTCGGCTGGCAGCTTGTGTACAGAATTCTGCTACCTCACTACAAGCAGAAGGAAACATTGAACTCAGAGCC
17_miRNA_mut_combination_probe_x2_52	5.1_miRNA_miR-31-5p_mut13	5.1_miRNA_miR-16-5p_mut16	weak	('5.1_miRNA_miR-16-5p_mut16', '5.1_miRNA_miR-31-5p_mut13')	AGCTATGCGAGCATCTTGCCT	GCCAAGATTTACGTGCTGCTA	AAAGAGCAGAAGCAGCAGCATCTCTGTACATTTTGGAGCCAAGGGTTCAGAGACTCAGGAGCTATGCGAGCATCTTGCCTACACCAGGCCAAGATTTACGTGCTGCTAGTGTACAGAATTCTGCTACCTCACTACAAGCAGAAGGAAACATTGAACTCAGAGCC
17_miRNA_mut_combination_probe_x2_53	5.1_miRNA_miR-31-3p_mut9	5.9_miRNA_miR-22-3p_smut_swob_omut10_owob11	weak	('5.1_miRNA_miR-31-3p_mut9', '5.9_miRNA_miR-22-3p_smut_swob_omut10_owob11')	TGGCAATATGTTCGCATAGCA	CAGTTCTTCAGATGGCAGCTT	AAAGAGCAGAAGCAGCAGCATCTCTGTACATTTTGGAGCCAAGGGTTCAGAGACTCAGGTGGCAATATGTTCGCATAGCAACACCCAGTTCTTCAGATGGCAGCTTCTGTGTACAGAATTCTGCTACCTCACTACAAGCAGAAGGAAACATTGAACTCAGAGCC
17_miRNA_mut_combination_probe_x2_54	5.1_miRNA_miR-107_mut10	5.10_miRNA_miR-24-3p_smut_swob_omut_owob10.13	weak	('5.10_miRNA_miR-24-3p_smut_swob_omut_owob10.13', '5.1_miRNA_miR-107_mut10')	ATAGCCCTGTAGAATGCTGCT	TGTTCCTGTTGGACTGAGCCA	AAAGAGCAGAAGCAGCAGCATCTCTGTACATTTTGGAGCCAAGGGTTCAGAGACTCAGGATAGCCCTGTAGAATGCTGCTACACCAGTGTTCCTGTTGGACTGAGCCAGTGTACAGAATTCTGCTACCTCACTACAAGCAGAAGGAAACATTGAACTCAGAGCC
17_miRNA_mut_combination_probe_x2_55	5.1_miRNA_miR-16-5p_mut14	5.10_miRNA_miR-24-3p_smut_swob_omut_owob10.13	weak	('5.10_miRNA_miR-24-3p_smut_swob_omut_owob10.13', '5.1_miRNA_miR-16-5p_mut14')	GCCAATAGTTACGTGCTGCTA	TGTTCCTGTTGGACTGAGCCA	AAAGAGCAGAAGCAGCAGCATCTCTGTACATTTTGGAGCCAAGGGTTCAGAGACTCAGGGGCCAATAGTTACGTGCTGCTACACCAGTGTTCCTGTTGGACTGAGCCAGTGTACAGAATTCTGCTACCTCACTACAAGCAGAAGGAAACATTGAACTCAGAGCC
17_miRNA_mut_combination_probe_x2_56	5.14_miRNA_miR-31-5p_smut_swob_omut15.18.21_owob	5.16_miRNA_miR-23a-3p_smut_swob_omut16_owob13.17	medium	('5.14_miRNA_miR-31-5p_smut_swob_omut15.18.21_owob', '5.16_miRNA_miR-23a-3p_smut_swob_omut16_owob13.17')	CGCCATCCCAGCATCTTGCCT	GGAAGGCCTTGGCAATGTGAT	AAAGAGCAGAAGCAGCAGCATCTCTGTACATTTTGGAGCCAAGGGTTCAGAGACTCAGGGCGCCATCCCAGCATCTTGCCTCACCGGAAGGCCTTGGCAATGTGATCTGTGTACAGAATTCTGCTACCTCACTACAAGCAGAAGGAAACATTGAACTCAGAGCC
17_miRNA_mut_combination_probe_x2_57	5.15_miRNA_miR-31-3p_smut_swob_omut14.21_owob18	5.17_miRNA_let-7a-5p_smut_swob_omut_owob12.15.21	medium	('5.15_miRNA_miR-31-3p_smut_swob_omut14.21_owob18', '5.17_miRNA_let-7a-5p_smut_swob_omut_owob12.15.21')	GGGTAATTTGTTGGCATAGCA	GCTATATAATCTACTACCTCA	AAAGAGCAGAAGCAGCAGCATCTCTGTACATTTTGGAGCCAAGGGTTCAGAGACTCAGGGGGGTAATTTGTTGGCATAGCACACCAGGCTATATAATCTACTACCTCAGTGTACAGAATTCTGCTACCTCACTACAAGCAGAAGGAAACATTGAACTCAGAGCC
17_miRNA_mut_combination_probe_x2_58	5.16_miRNA_miR-31-5p_smut_swob_omut12_owob10.21	5.17_miRNA_miR-24-3p_smut_swob_omut_owob9.13.17	medium	('5.16_miRNA_miR-31-5p_smut_swob_omut12_owob10.21', '5.17_miRNA_miR-24-3p_smut_swob_omut_owob9.13.17')	GGCTATGCCCGTATCTTGCCT	TGTTTCTGTTGAGCTGAGCCA	AAAGAGCAGAAGCAGCAGCATCTCTGTACATTTTGGAGCCAAGGGTTCAGAGACTCAGGGGCTATGCCCGTATCTTGCCTACACCAGTGTTTCTGTTGAGCTGAGCCAGTGTACAGAATTCTGCTACCTCACTACAAGCAGAAGGAAACATTGAACTCAGAGCC
17_miRNA_mut_combination_probe_x2_59	5.1_miRNA_miR-23a-3p_mut3	5.16_miRNA_miR-22-3p_smut_swob_omut17_owob10.16	medium	('5.16_miRNA_miR-22-3p_smut_swob_omut17_owob10.16', '5.1_miRNA_miR-23a-3p_mut3')	GGAAATCCCTGGCAATGTCAT	CAGTCTTTCAATTGGCAGCTT	AAAGAGCAGAAGCAGCAGCATCTCTGTACATTTTGGAGCCAAGGGTTCAGAGACTCAGGGAAATCCCTGGCAATGTCATCACACCAGCAGTCTTTCAATTGGCAGCTTGTGTACAGAATTCTGCTACCTCACTACAAGCAGAAGGAAACATTGAACTCAGAGCC
17_miRNA_mut_combination_probe_x2_60	5.6_miRNA_miR-24-3p_smut3_swob_omut10_owob	5.17_miRNA_miR-24-3p_smut_swob_omut_owob9.13.17	medium	('5.17_miRNA_miR-24-3p_smut_swob_omut_owob9.13.17', '5.6_miRNA_miR-24-3p_smut3_swob_omut10_owob')	TGTTCCTGCTGTACTGAGACA	TGTTTCTGTTGAGCTGAGCCA	AAAGAGCAGAAGCAGCAGCATCTCTGTACATTTTGGAGCCAAGGGTTCAGAGACTCAGGGTGTTCCTGCTGTACTGAGACACACCAGTGTTTCTGTTGAGCTGAGCCAGTGTACAGAATTCTGCTACCTCACTACAAGCAGAAGGAAACATTGAACTCAGAGCC
17_miRNA_mut_combination_probe_x2_61	5.14_miRNA_miR-24-3p_smut_swob_omut12.14.20_owob	5.15_miRNA_miR-19b-3p_smut_swob_omut11.15_owob13	medium	('5.14_miRNA_miR-24-3p_smut_swob_omut12.14.20_owob', '5.15_miRNA_miR-19b-3p_smut_swob_omut11.15_owob13')	TATTCCTCCCGAACTGAGCCA	AGTTTTACGTTGATTTGCACA	AAAGAGCAGAAGCAGCAGCATCTCTGTACATTTTGGAGCCAAGGGTTCAGAGACTCAGGGTATTCCTCCCGAACTGAGCCACACCAGAGTTTTACGTTGATTTGCACAGTGTACAGAATTCTGCTACCTCACTACAAGCAGAAGGAAACATTGAACTCAGAGCC
17_miRNA_mut_combination_probe_x2_62	5.1_miRNA_miR-31-3p_mut7	5.6_miRNA_miR-16-5p_smut6_swob_omut18_owob	medium	('5.1_miRNA_miR-31-3p_mut7', '5.6_miRNA_miR-16-5p_smut6_swob_omut18_owob')	TGGCAATATGTTGGAATAGCA	GCCTATATTTACGTGGTGCTA	AAAGAGCAGAAGCAGCAGCATCTCTGTACATTTTGGAGCCAAGGGTTCAGAGACTCAGGTGGCAATATGTTGGAATAGCAACACCAGGCCTATATTTACGTGGTGCTAGTGTACAGAATTCTGCTACCTCACTACAAGCAGAAGGAAACATTGAACTCAGAGCC
17_miRNA_mut_combination_probe_x2_63	5.1_miRNA_miR-23a-3p_mut3	5.21_miRNA_let-7a-5p_smut_swob_omut17.18.19.21_owob	medium	('5.1_miRNA_miR-23a-3p_mut3', '5.21_miRNA_let-7a-5p_smut_swob_omut17.18.19.21_owob')	GGAAATCCCTGGCAATGTCAT	TCCCAACAACCTACTACCTCA	AAAGAGCAGAAGCAGCAGCATCTCTGTACATTTTGGAGCCAAGGGTTCAGAGACTCAGGGAAATCCCTGGCAATGTCATCACACCAGTCCCAACAACCTACTACCTCAGTGTACAGAATTCTGCTACCTCACTACAAGCAGAAGGAAACATTGAACTCAGAGCC
17_miRNA_mut_combination_probe_x2_64	5.1_miRNA_miR-23a-3p_mut2	5.17_miRNA_miR-19b-3p_smut_swob_omut_owob9.13.21	medium	('5.17_miRNA_miR-19b-3p_smut_swob_omut_owob9.13.21', '5.1_miRNA_miR-23a-3p_mut2')	GGAAATCCCTGGCAATGTGTT	GGTTTTGCGTGGGTTTGCACA	AAAGAGCAGAAGCAGCAGCATCTCTGTACATTTTGGAGCCAAGGGTTCAGAGACTCAGGGAAATCCCTGGCAATGTGTTGACACCAGGGTTTTGCGTGGGTTTGCACAGTGTACAGAATTCTGCTACCTCACTACAAGCAGAAGGAAACATTGAACTCAGAGCC
17_miRNA_mut_combination_probe_x2_65	5.14_miRNA_miR-365a-3p_smut_swob_omut11.13.14_owob	5.21_miRNA_let-7a-5p_smut_swob_omut9.14.18.19_owob	medium	('5.14_miRNA_miR-365a-3p_smut_swob_omut11.13.14_owob', '5.21_miRNA_let-7a-5p_smut_swob_omut9.14.18.19_owob')	TAAGGATACTGAGGGGCATTA	ACACTACCACCTCCTACCTCA	AAAGAGCAGAAGCAGCAGCATCTCTGTACATTTTGGAGCCAAGGGTTCAGAGACTCAGGGTAAGGATACTGAGGGGCATTACACCAGACACTACCACCTCCTACCTCAGTGTACAGAATTCTGCTACCTCACTACAAGCAGAAGGAAACATTGAACTCAGAGCC
17_miRNA_mut_combination_probe_x2_66	5.15_miRNA_miR-23a-3p_smut_swob_omut9.16_owob13	5.23_miRNA_miR-107_smut_swob_omut11.18_owob16.19	medium	('5.15_miRNA_miR-23a-3p_smut_swob_omut9.16_owob13', '5.23_miRNA_miR-107_smut_swob_omut11.18_owob16.19')	GGAAAACCTTGGAAATGTGAT	ATGACTCTGTCCAATGCTGCT	AAAGAGCAGAAGCAGCAGCATCTCTGTACATTTTGGAGCCAAGGGTTCAGAGACTCAGGGAAAACCTTGGAAATGTGATCACACCAGATGACTCTGTCCAATGCTGCTGTGTACAGAATTCTGCTACCTCACTACAAGCAGAAGGAAACATTGAACTCAGAGCC
17_miRNA_mut_combination_probe_x2_67	5.15_miRNA_miR-21-5p_smut_swob_omut10.12_owob20	5.24_miRNA_miR-19b-3p_smut_swob_omut16_owob9.13.14	medium	('5.15_miRNA_miR-21-5p_smut_swob_omut10.12_owob20', '5.24_miRNA_miR-19b-3p_smut_swob_omut16_owob9.13.14')	CGACATCAGCCGGATAAGCTA	AGTTTCGTGTGGGTTTGCACA	AAAGAGCAGAAGCAGCAGCATCTCTGTACATTTTGGAGCCAAGGGTTCAGAGACTCAGGGCGACATCAGCCGGATAAGCTACACCAGAGTTTCGTGTGGGTTTGCACAGTGTACAGAATTCTGCTACCTCACTACAAGCAGAAGGAAACATTGAACTCAGAGCC
17_miRNA_mut_combination_probe_x2_68	5.14_miRNA_miR-24-3p_smut_swob_omut12.14.20_owob	5.22_miRNA_miR-24-3p_smut_swob_omut9.13.17_owob16	medium	('5.14_miRNA_miR-24-3p_smut_swob_omut12.14.20_owob', '5.22_miRNA_miR-24-3p_smut_swob_omut9.13.17_owob16')	TATTCCTCCCGAACTGAGCCA	TGTTATTGGTGATCTGAGCCA	AAAGAGCAGAAGCAGCAGCATCTCTGTACATTTTGGAGCCAAGGGTTCAGAGACTCAGGGTATTCCTCCCGAACTGAGCCACACCAGTGTTATTGGTGATCTGAGCCAGTGTACAGAATTCTGCTACCTCACTACAAGCAGAAGGAAACATTGAACTCAGAGCC
17_miRNA_mut_combination_probe_x2_69	5.1_miRNA_miR-31-3p_mut1	5.15_miRNA_miR-21-5p_smut_swob_omut10.12_owob20	medium	('5.15_miRNA_miR-21-5p_smut_swob_omut10.12_owob20', '5.1_miRNA_miR-31-3p_mut1')	TGGCAATATGTTGGCATAGCC	CGACATCAGCCGGATAAGCTA	AAAGAGCAGAAGCAGCAGCATCTCTGTACATTTTGGAGCCAAGGGTTCAGAGACTCAGGTGGCAATATGTTGGCATAGCCACACCAGCGACATCAGCCGGATAAGCTAGTGTACAGAATTCTGCTACCTCACTACAAGCAGAAGGAAACATTGAACTCAGAGCC
17_miRNA_mut_combination_probe_x2_70	5.1_miRNA_miR-365a-3p_mut4	5.16_miRNA_miR-19b-3p_smut_swob_omut14_owob9.21	medium	('5.16_miRNA_miR-19b-3p_smut_swob_omut14_owob9.21', '5.1_miRNA_miR-365a-3p_mut4')	TAAGGATTTTTAGGGGCCTTA	GGTTTTGAATGGGTTTGCACA	AAAGAGCAGAAGCAGCAGCATCTCTGTACATTTTGGAGCCAAGGGTTCAGAGACTCAGGGTAAGGATTTTTAGGGGCCTTACACCGGTTTTGAATGGGTTTGCACACTGTGTACAGAATTCTGCTACCTCACTACAAGCAGAAGGAAACATTGAACTCAGAGCC
17_miRNA_mut_combination_probe_x2_71	5.1_miRNA_miR-24-3p_mut8	5.22_miRNA_miR-31-5p_smut_swob_omut10.20.21_owob9	medium	('5.1_miRNA_miR-24-3p_mut8', '5.22_miRNA_miR-31-5p_smut_swob_omut10.20.21_owob9')	TGTTCCTGCTGAAGTGAGCCA	TCCTATGCCAGAGTCTTGCCT	AAAGAGCAGAAGCAGCAGCATCTCTGTACATTTTGGAGCCAAGGGTTCAGAGACTCAGGGTGTTCCTGCTGAAGTGAGCCACACCATCCTATGCCAGAGTCTTGCCTTGTGTACAGAATTCTGCTACCTCACTACAAGCAGAAGGAAACATTGAACTCAGAGCC
17_miRNA_mut_combination_probe_x2_72	5.1_miRNA_miR-22-3p_mut8	5.21_miRNA_miR-107_smut_swob_omut10.11.12.17_owob	medium	('5.1_miRNA_miR-22-3p_mut8', '5.21_miRNA_miR-107_smut_swob_omut10.11.12.17_owob')	CAGTTCTTCAACTCGCAGCTT	ATAGGCCTGATGAATGCTGCT	AAAGAGCAGAAGCAGCAGCATCTCTGTACATTTTGGAGCCAAGGGTTCAGAGACTCAGGGCAGTTCTTCAACTCGCAGCTTCACCAGATAGGCCTGATGAATGCTGCTGTGTACAGAATTCTGCTACCTCACTACAAGCAGAAGGAAACATTGAACTCAGAGCC
17_miRNA_mut_combination_probe_x2_73	5.14_miRNA_miR-107_smut_swob_omut10.15.21_owob	5.21_miRNA_miR-16-5p_smut_swob_omut12.13.17.21_owob	medium	('5.14_miRNA_miR-107_smut_swob_omut10.15.21_owob', '5.21_miRNA_miR-16-5p_smut_swob_omut12.13.17.21_owob')	TTAGCCGTGTAAAATGCTGCT	TCCATTATCGACGTGCTGCTA	AAAGAGCAGAAGCAGCAGCATCTCTGTACATTTTGGAGCCAAGGGTTCAGAGACTCAGGTTAGCCGTGTAAAATGCTGCTACACCAGTCCATTATCGACGTGCTGCTAGTGTACAGAATTCTGCTACCTCACTACAAGCAGAAGGAAACATTGAACTCAGAGCC
17_miRNA_mut_combination_probe_x2_74	5.1_miRNA_miR-19b-3p_mut3	5.1_miRNA_miR-22-3p_mut3	medium	('5.1_miRNA_miR-19b-3p_mut3', '5.1_miRNA_miR-22-3p_mut3')	AGTTTTGCATGGATTTGCCCA	CAGTTCTTCAACTGGCAGGTT	AAAGAGCAGAAGCAGCAGCATCTCTGTACATTTTGGAGCCAAGGGTTCAGAGACTCAGAGTTTTGCATGGATTTGCCCAGACACCAGCAGTTCTTCAACTGGCAGGTTGTGTACAGAATTCTGCTACCTCACTACAAGCAGAAGGAAACATTGAACTCAGAGCC
17_miRNA_mut_combination_probe_x2_75	5.1_miRNA_miR-31-5p_mut6	5.15_miRNA_miR-365a-3p_smut_swob_omut14.20_owob16	medium	('5.15_miRNA_miR-365a-3p_smut_swob_omut14.20_owob16', '5.1_miRNA_miR-31-5p_mut6')	AGCTATGCCAGCATCGTGCCT	TTAGGGTGTTTAGGGGCATTA	AAAGAGCAGAAGCAGCAGCATCTCTGTACATTTTGGAGCCAAGGGTTCAGAGACTCAGGAGCTATGCCAGCATCGTGCCTACACCAGTTAGGGTGTTTAGGGGCATTAGTGTACAGAATTCTGCTACCTCACTACAAGCAGAAGGAAACATTGAACTCAGAGCC
17_miRNA_mut_combination_probe_x2_76	5.1_miRNA_let-7i-5p_mut4	5.21_miRNA_miR-21-5p_smut_swob_omut10.11.12.21_owob	medium	('5.1_miRNA_let-7i-5p_mut4', '5.21_miRNA_miR-21-5p_smut_swob_omut10.11.12.21_owob')	ACAGCACAAACTACTACGTCA	GAACATCAGAAGGATAAGCTA	AAAGAGCAGAAGCAGCAGCATCTCTGTACATTTTGGAGCCAAGGGTTCAGAGACTCAGGGACAGCACAAACTACTACGTCACACCAGGAACATCAGAAGGATAAGCTAGTGTACAGAATTCTGCTACCTCACTACAAGCAGAAGGAAACATTGAACTCAGAGCC
17_miRNA_mut_combination_probe_x2_77	5.1_miRNA_miR-23a-3p_mut3	5.23_miRNA_let-7a-5p_smut_swob_omut18.19_owob15.20	medium	('5.1_miRNA_miR-23a-3p_mut3', '5.23_miRNA_let-7a-5p_smut_swob_omut18.19_owob15.20')	GGAAATCCCTGGCAATGTCAT	ATACTATAACCTACTACCTCA	AAAGAGCAGAAGCAGCAGCATCTCTGTACATTTTGGAGCCAAGGGTTCAGAGACTCAGGGAAATCCCTGGCAATGTCATCACACCAGATACTATAACCTACTACCTCAGTGTACAGAATTCTGCTACCTCACTACAAGCAGAAGGAAACATTGAACTCAGAGCC
17_miRNA_mut_combination_probe_x2_78	5.1_miRNA_miR-365a-3p_mut5	5.1_miRNA_miR-24-3p_mut6	medium	('5.1_miRNA_miR-24-3p_mut6', '5.1_miRNA_miR-365a-3p_mut5')	TAAGGATTTTTAGGGGAATTA	TGTTCCTGCTGAACTTAGCCA	AAAGAGCAGAAGCAGCAGCATCTCTGTACATTTTGGAGCCAAGGGTTCAGAGACTCAGGGTAAGGATTTTTAGGGGAATTACACCAGTGTTCCTGCTGAACTTAGCCAGTGTACAGAATTCTGCTACCTCACTACAAGCAGAAGGAAACATTGAACTCAGAGCC
17_miRNA_mut_combination_probe_x2_79	5.1_miRNA_miR-19b-3p_mut3	5.1_miRNA_miR-21-5p_mut2	medium	('5.1_miRNA_miR-19b-3p_mut3', '5.1_miRNA_miR-21-5p_mut2')	AGTTTTGCATGGATTTGCCCA	CAACATCAGTCTGATAAGCGA	AAAGAGCAGAAGCAGCAGCATCTCTGTACATTTTGGAGCCAAGGGTTCAGAGACTCAGAGTTTTGCATGGATTTGCCCAGACACCAGCAACATCAGTCTGATAAGCGAGTGTACAGAATTCTGCTACCTCACTACAAGCAGAAGGAAACATTGAACTCAGAGCC
17_miRNA_mut_combination_probe_x2_80	5.1_miRNA_miR-21-5p_mut6	5.22_miRNA_miR-19b-3p_smut_swob_omut11.14.18_owob13	medium	('5.1_miRNA_miR-21-5p_mut6', '5.22_miRNA_miR-19b-3p_smut_swob_omut11.14.18_owob13')	CAACATCAGTCTGATCAGCTA	AGTGTTGGGTCGATTTGCACA	AAAGAGCAGAAGCAGCAGCATCTCTGTACATTTTGGAGCCAAGGGTTCAGAGACTCAGGGCAACATCAGTCTGATCAGCTACACCAGAGTGTTGGGTCGATTTGCACAGTGTACAGAATTCTGCTACCTCACTACAAGCAGAAGGAAACATTGAACTCAGAGCC
17_miRNA_mut_combination_probe_x2_81	5.1_miRNA_miR-24-3p_mut8	5.16_miRNA_miR-24-3p_smut_swob_omut13_owob9.10	medium	('5.16_miRNA_miR-24-3p_smut_swob_omut13_owob9.10', '5.1_miRNA_miR-24-3p_mut8')	TGTTCCTGCTGAAGTGAGCCA	TGTTCCTGGTGGGCTGAGCCA	AAAGAGCAGAAGCAGCAGCATCTCTGTACATTTTGGAGCCAAGGGTTCAGAGACTCAGGGTGTTCCTGCTGAAGTGAGCCACACCAGTGTTCCTGGTGGGCTGAGCCAGTGTACAGAATTCTGCTACCTCACTACAAGCAGAAGGAAACATTGAACTCAGAGCC
17_miRNA_mut_combination_probe_x2_82	5.1_miRNA_miR-365a-3p_mut2	5.1_miRNA_miR-23a-3p_mut3	medium	('5.1_miRNA_miR-23a-3p_mut3', '5.1_miRNA_miR-365a-3p_mut2')	TAAGGATTTTTAGGGGCATGA	GGAAATCCCTGGCAATGTCAT	AAAGAGCAGAAGCAGCAGCATCTCTGTACATTTTGGAGCCAAGGGTTCAGAGACTCAGTAAGGATTTTTAGGGGCATGAGACACCGGAAATCCCTGGCAATGTCATCTGTGTACAGAATTCTGCTACCTCACTACAAGCAGAAGGAAACATTGAACTCAGAGCC
17_miRNA_mut_combination_probe_x2_83	5.1_miRNA_miR-31-3p_mut8	5.16_miRNA_miR-22-3p_smut_swob_omut17_owob10.16	medium	('5.16_miRNA_miR-22-3p_smut_swob_omut17_owob10.16', '5.1_miRNA_miR-31-3p_mut8')	TGGCAATATGTTGACATAGCA	CAGTCTTTCAATTGGCAGCTT	AAAGAGCAGAAGCAGCAGCATCTCTGTACATTTTGGAGCCAAGGGTTCAGAGACTCAGGTGGCAATATGTTGACATAGCAACACCAGCAGTCTTTCAATTGGCAGCTTGTGTACAGAATTCTGCTACCTCACTACAAGCAGAAGGAAACATTGAACTCAGAGCC
17_miRNA_mut_combination_probe_x2_84	5.15_miRNA_miR-107_smut_swob_omut14.17_owob19	5.23_miRNA_miR-31-3p_smut_swob_omut12.19_owob16.18	medium	('5.15_miRNA_miR-107_smut_swob_omut14.17_owob19', '5.23_miRNA_miR-31-3p_smut_swob_omut12.19_owob16.18')	ATGGACCCGTACAATGCTGCT	TGCTAGTATTTTGGCATAGCA	AAAGAGCAGAAGCAGCAGCATCTCTGTACATTTTGGAGCCAAGGGTTCAGAGACTCAGGGATGGACCCGTACAATGCTGCTCACCAGTGCTAGTATTTTGGCATAGCAGTGTACAGAATTCTGCTACCTCACTACAAGCAGAAGGAAACATTGAACTCAGAGCC
17_miRNA_mut_combination_probe_x2_85	5.1_miRNA_let-7a-5p_mut7	5.14_miRNA_miR-31-5p_smut_swob_omut11.16.18_owob	medium	('5.14_miRNA_miR-31-5p_smut_swob_omut11.16.18_owob', '5.1_miRNA_let-7a-5p_mut7')	ACTATACAACCTACCACCTCA	AGCAAAGCCACCATCTTGCCT	AAAGAGCAGAAGCAGCAGCATCTCTGTACATTTTGGAGCCAAGGGTTCAGAGACTCAGGGACTATACAACCTACCACCTCACACCAGAGCAAAGCCACCATCTTGCCTGTGTACAGAATTCTGCTACCTCACTACAAGCAGAAGGAAACATTGAACTCAGAGCC
17_miRNA_mut_combination_probe_x2_86	5.1_miRNA_let-7a-5p_mut1	5.1_miRNA_miR-21-5p_mut2	medium	('5.1_miRNA_let-7a-5p_mut1', '5.1_miRNA_miR-21-5p_mut2')	ACTATACAACCTACTACCTCC	CAACATCAGTCTGATAAGCGA	AAAGAGCAGAAGCAGCAGCATCTCTGTACATTTTGGAGCCAAGGGTTCAGAGACTCAGGGACTATACAACCTACTACCTCCCACCAGCAACATCAGTCTGATAAGCGAGTGTACAGAATTCTGCTACCTCACTACAAGCAGAAGGAAACATTGAACTCAGAGCC
17_miRNA_mut_combination_probe_x2_87	5.22_miRNA_miR-19b-3p_smut_swob_omut11.14.18_owob13	5.22_miRNA_miR-16-5p_smut_swob_omut12.13.14_owob10	medium	('5.22_miRNA_miR-16-5p_smut_swob_omut12.13.14_owob10', '5.22_miRNA_miR-19b-3p_smut_swob_omut11.14.18_owob13')	AGTGTTGGGTCGATTTGCACA	GCCAATAACCATGTGCTGCTA	AAAGAGCAGAAGCAGCAGCATCTCTGTACATTTTGGAGCCAAGGGTTCAGAGACTCAGGGAGTGTTGGGTCGATTTGCACACACCAGCCAATAACCATGTGCTGCTACGTGTACAGAATTCTGCTACCTCACTACAAGCAGAAGGAAACATTGAACTCAGAGCC
17_miRNA_mut_combination_probe_x2_88	5.6_miRNA_miR-21-5p_smut4_swob_omut16_owob	5.17_miRNA_miR-24-3p_smut_swob_omut_owob9.13.17	medium	('5.17_miRNA_miR-24-3p_smut_swob_omut_owob9.13.17', '5.6_miRNA_miR-21-5p_smut4_swob_omut16_owob')	CAACAGCAGTCTGATAACCTA	TGTTTCTGTTGAGCTGAGCCA	AAAGAGCAGAAGCAGCAGCATCTCTGTACATTTTGGAGCCAAGGGTTCAGAGACTCAGGGCAACAGCAGTCTGATAACCTACACCAGTGTTTCTGTTGAGCTGAGCCAGTGTACAGAATTCTGCTACCTCACTACAAGCAGAAGGAAACATTGAACTCAGAGCC
17_miRNA_mut_combination_probe_x2_89	5.15_miRNA_miR-21-5p_smut_swob_omut12.17_owob14	5.16_miRNA_let-7a-5p_smut_swob_omut17_owob12.20	medium	('5.15_miRNA_miR-21-5p_smut_swob_omut12.17_owob14', '5.16_miRNA_let-7a-5p_smut_swob_omut17_owob12.20')	CAACTTCGGACTGATAAGCTA	ATTACACAATCTACTACCTCA	AAAGAGCAGAAGCAGCAGCATCTCTGTACATTTTGGAGCCAAGGGTTCAGAGACTCAGGGCAACTTCGGACTGATAAGCTACACCAGATTACACAATCTACTACCTCAGTGTACAGAATTCTGCTACCTCACTACAAGCAGAAGGAAACATTGAACTCAGAGCC
17_miRNA_mut_combination_probe_x2_90	5.14_miRNA_miR-16-5p_smut_swob_omut11.12.15_owob	5.16_miRNA_miR-31-3p_smut_swob_omut12_owob16.17	medium	('5.14_miRNA_miR-16-5p_smut_swob_omut11.12.15_owob', '5.16_miRNA_miR-31-3p_smut_swob_omut12_owob16.17')	GCCAATTTTACCGTGCTGCTA	TGGCGGTATCTTGGCATAGCA	AAAGAGCAGAAGCAGCAGCATCTCTGTACATTTTGGAGCCAAGGGTTCAGAGACTCAGGGGCCAATTTTACCGTGCTGCTACACCAGTGGCGGTATCTTGGCATAGCAGTGTACAGAATTCTGCTACCTCACTACAAGCAGAAGGAAACATTGAACTCAGAGCC
17_miRNA_mut_combination_probe_x2_91	5.20_miRNA_miR-31-5p_smut6_swob_omut19_owob9.13	5.20_miRNA_miR-16-5p_smut5_swob_omut14_owob15.17	strong	('5.20_miRNA_miR-16-5p_smut5_swob_omut14_owob15.17', '5.20_miRNA_miR-31-5p_smut6_swob_omut19_owob9.13')	AGGTATGCTAGCGTCGTGCCT	GCCAGTGGTTACGTGCGGCTA	AAAGAGCAGAAGCAGCAGCATCTCTGTACATTTTGGAGCCAAGGGTTCAGAGACTCAGGAGGTATGCTAGCGTCGTGCCTACACCAGGCCAGTGGTTACGTGCGGCTAGTGTACAGAATTCTGCTACCTCACTACAAGCAGAAGGAAACATTGAACTCAGAGCC
17_miRNA_mut_combination_probe_x2_92	5.13_miRNA_miR-107_smut5_swob_omut15_owob16	5.18_miRNA_miR-31-5p_smut2_swob_omut9.10.17_owob	strong	('5.13_miRNA_miR-107_smut5_swob_omut15_owob16', '5.18_miRNA_miR-31-5p_smut2_swob_omut9.10.17_owob')	ATAGCTGTGTACAATGGTGCT	AGCTTTGCCAGGCTCTTGCGT	AAAGAGCAGAAGCAGCAGCATCTCTGTACATTTTGGAGCCAAGGGTTCAGAGACTCAGGATAGCTGTGTACAATGGTGCTACACCAGAGCTTTGCCAGGCTCTTGCGTGTGTACAGAATTCTGCTACCTCACTACAAGCAGAAGGAAACATTGAACTCAGAGCC
17_miRNA_mut_combination_probe_x2_93	5.13_miRNA_miR-23a-3p_smut7_swob_omut10_owob17	5.19_miRNA_miR-19b-3p_smut6_swob_omut20.21_owob14	strong	('5.13_miRNA_miR-23a-3p_smut7_swob_omut10_owob17', '5.19_miRNA_miR-19b-3p_smut6_swob_omut20.21_owob14')	GGAAGTCCCTGTCACTGTGAT	TTTTTTGTATGGATTAGCACA	AAAGAGCAGAAGCAGCAGCATCTCTGTACATTTTGGAGCCAAGGGTTCAGAGACTCAGGGGGAAGTCCCTGTCACTGTGATCACCTTTTTTGTATGGATTAGCACACTGTGTACAGAATTCTGCTACCTCACTACAAGCAGAAGGAAACATTGAACTCAGAGCC
17_miRNA_mut_combination_probe_x2_94	5.12_miRNA_miR-365a-3p_smut7_swob_omut10.16_owob	5.12_miRNA_miR-31-5p_smut7_swob_omut11.21_owob	strong	('5.12_miRNA_miR-31-5p_smut7_swob_omut11.21_owob', '5.12_miRNA_miR-365a-3p_smut7_swob_omut10.16_owob')	TAAGGTTTTTTTGGCGCATTA	CGCTATGCCACCATATTGCCT	AAAGAGCAGAAGCAGCAGCATCTCTGTACATTTTGGAGCCAAGGGTTCAGAGACTCAGGGTAAGGTTTTTTTGGCGCATTACACCACGCTATGCCACCATATTGCCTTGTGTACAGAATTCTGCTACCTCACTACAAGCAGAAGGAAACATTGAACTCAGAGCC
17_miRNA_mut_combination_probe_x2_95	5.12_miRNA_miR-22-3p_smut4_swob_omut16.17_owob	5.18_miRNA_miR-22-3p_smut7_swob_omut9.14.17_owob	strong	('5.12_miRNA_miR-22-3p_smut4_swob_omut16.17_owob', '5.18_miRNA_miR-22-3p_smut7_swob_omut9.14.17_owob')	CAGTGGTTCAACTGGCATCTT	CAGTGCTCCAACAGACAGCTT	AAAGAGCAGAAGCAGCAGCATCTCTGTACATTTTGGAGCCAAGGGTTCAGAGACTCAGGGCAGTGGTTCAACTGGCATCTTCACCAGCAGTGCTCCAACAGACAGCTTGTGTACAGAATTCTGCTACCTCACTACAAGCAGAAGGAAACATTGAACTCAGAGCC
17_miRNA_mut_combination_probe_x2_96	5.12_miRNA_miR-31-5p_smut7_swob_omut10.20_owob	5.13_miRNA_miR-19b-3p_smut1_swob_omut18_owob21	strong	('5.12_miRNA_miR-31-5p_smut7_swob_omut10.20_owob', '5.13_miRNA_miR-19b-3p_smut1_swob_omut18_owob21')	AACTATGCCAGAATATTGCCT	GGTATTGCATGGATTTGCACT	AAAGAGCAGAAGCAGCAGCATCTCTGTACATTTTGGAGCCAAGGGTTCAGAGACTCAGGAACTATGCCAGAATATTGCCTACACCGGTATTGCATGGATTTGCACTCTGTGTACAGAATTCTGCTACCTCACTACAAGCAGAAGGAAACATTGAACTCAGAGCC
17_miRNA_mut_combination_probe_x2_97	5.18_miRNA_miR-23a-3p_smut7_swob_omut13.20.21_owob	5.19_miRNA_miR-31-5p_smut4_swob_omut17.18_owob14	strong	('5.18_miRNA_miR-23a-3p_smut7_swob_omut13.20.21_owob', '5.19_miRNA_miR-31-5p_smut4_swob_omut17.18_owob14')	CAAAATCCATGGCACTGTGAT	AGCCCTGTCAGCATCTTCCCT	AAAGAGCAGAAGCAGCAGCATCTCTGTACATTTTGGAGCCAAGGGTTCAGAGACTCAGCAAAATCCATGGCACTGTGATCACACCAGAGCCCTGTCAGCATCTTCCCTGTGTACAGAATTCTGCTACCTCACTACAAGCAGAAGGAAACATTGAACTCAGAGCC
17_miRNA_mut_combination_probe_x2_98	5.13_miRNA_miR-16-5p_smut7_swob_omut13_owob11	5.13_miRNA_miR-107_smut5_swob_omut13_owob10	strong	('5.13_miRNA_miR-107_smut5_swob_omut13_owob10', '5.13_miRNA_miR-16-5p_smut7_swob_omut13_owob11')	GCCAATATCTGCGTTCTGCTA	ATAGCCCTTTATAATGGTGCT	AAAGAGCAGAAGCAGCAGCATCTCTGTACATTTTGGAGCCAAGGGTTCAGAGACTCAGGGGCCAATATCTGCGTTCTGCTACACCAATAGCCCTTTATAATGGTGCTTGTGTACAGAATTCTGCTACCTCACTACAAGCAGAAGGAAACATTGAACTCAGAGCC
17_miRNA_mut_combination_probe_x2_99	5.13_miRNA_miR-24-3p_smut5_swob_omut20_owob10	5.19_miRNA_miR-19b-3p_smut6_swob_omut20.21_owob14	strong	('5.13_miRNA_miR-24-3p_smut5_swob_omut20_owob10', '5.19_miRNA_miR-19b-3p_smut6_swob_omut20.21_owob14')	TCTTCCTGCTGGACTGCGCCA	TTTTTTGTATGGATTAGCACA	AAAGAGCAGAAGCAGCAGCATCTCTGTACATTTTGGAGCCAAGGGTTCAGAGACTCAGGGTCTTCCTGCTGGACTGCGCCACACCTTTTTTGTATGGATTAGCACACTGTGTACAGAATTCTGCTACCTCACTACAAGCAGAAGGAAACATTGAACTCAGAGCC
17_miRNA_mut_combination_probe_x2_100	5.12_miRNA_miR-19b-3p_smut3_swob_omut11.18_owob	5.18_miRNA_miR-365a-3p_smut7_swob_omut10.15.20_owob	strong	('5.12_miRNA_miR-19b-3p_smut3_swob_omut11.18_owob', '5.18_miRNA_miR-365a-3p_smut7_swob_omut10.15.20_owob')	AGTGTTGCATTGATTTGCCCA	TCAGGAGTTTTTGGTGCATTA	AAAGAGCAGAAGCAGCAGCATCTCTGTACATTTTGGAGCCAAGGGTTCAGAGACTCAGGGAGTGTTGCATTGATTTGCCCACACCAGTCAGGAGTTTTTGGTGCATTAGTGTACAGAATTCTGCTACCTCACTACAAGCAGAAGGAAACATTGAACTCAGAGCC
17_miRNA_mut_combination_probe_x2_101	5.12_miRNA_miR-22-3p_smut7_swob_omut16.17_owob	5.19_miRNA_miR-31-3p_smut5_swob_omut14.18_owob17	strong	('5.12_miRNA_miR-22-3p_smut7_swob_omut16.17_owob', '5.19_miRNA_miR-31-3p_smut5_swob_omut14.18_owob17')	CAGTAGTTCAACTGTCAGCTT	TGGGGATTTGTTGGCAGAGCA	AAAGAGCAGAAGCAGCAGCATCTCTGTACATTTTGGAGCCAAGGGTTCAGAGACTCAGGGCAGTAGTTCAACTGTCAGCTTCACCAGTGGGGATTTGTTGGCAGAGCAGTGTACAGAATTCTGCTACCTCACTACAAGCAGAAGGAAACATTGAACTCAGAGCC
17_miRNA_mut_combination_probe_x2_102	5.13_miRNA_miR-23a-3p_smut8_swob_omut17_owob13	5.13_miRNA_miR-16-5p_smut6_swob_omut19_owob18	strong	('5.13_miRNA_miR-16-5p_smut6_swob_omut19_owob18', '5.13_miRNA_miR-23a-3p_smut8_swob_omut17_owob13')	GGAATTCCTTGGCTATGTGAT	GCGGATATTTACGTGATGCTA	AAAGAGCAGAAGCAGCAGCATCTCTGTACATTTTGGAGCCAAGGGTTCAGAGACTCAGGGAATTCCTTGGCTATGTGATCACACCAGGCGGATATTTACGTGATGCTAGTGTACAGAATTCTGCTACCTCACTACAAGCAGAAGGAAACATTGAACTCAGAGCC
17_miRNA_mut_combination_probe_x2_103	5.12_miRNA_miR-24-3p_smut6_swob_omut11.16_owob	5.13_miRNA_miR-21-5p_smut5_swob_omut17_owob21	strong	('5.12_miRNA_miR-24-3p_smut6_swob_omut11.16_owob', '5.13_miRNA_miR-21-5p_smut5_swob_omut17_owob21')	TGTTCATGCTAAACTTAGCCA	TAACCTCAGTCTGATACGCTA	AAAGAGCAGAAGCAGCAGCATCTCTGTACATTTTGGAGCCAAGGGTTCAGAGACTCAGTGTTCATGCTAAACTTAGCCAGACACCAGTAACCTCAGTCTGATACGCTAGTGTACAGAATTCTGCTACCTCACTACAAGCAGAAGGAAACATTGAACTCAGAGCC
17_miRNA_mut_combination_probe_x2_104	5.12_miRNA_miR-23a-3p_smut2_swob_omut17.21_owob	5.20_miRNA_miR-21-5p_smut2_swob_omut15_owob14.20	strong	('5.12_miRNA_miR-23a-3p_smut2_swob_omut17.21_owob', '5.20_miRNA_miR-21-5p_smut2_swob_omut15_owob14.20')	AGAACTCCCTGGCAATGTGTT	CGACATAGGTCTGATAAGCGA	AAAGAGCAGAAGCAGCAGCATCTCTGTACATTTTGGAGCCAAGGGTTCAGAGACTCAGAGAACTCCCTGGCAATGTGTTGACACCAGCGACATAGGTCTGATAAGCGAGTGTACAGAATTCTGCTACCTCACTACAAGCAGAAGGAAACATTGAACTCAGAGCC
17_miRNA_mut_combination_probe_x2_105	5.13_miRNA_miR-107_smut5_swob_omut15_owob16	5.19_miRNA_miR-31-3p_smut3_swob_omut15.17_owob14	strong	('5.13_miRNA_miR-107_smut5_swob_omut15_owob16', '5.19_miRNA_miR-31-3p_smut3_swob_omut15.17_owob14')	ATAGCTGTGTACAATGGTGCT	TGGCCAGGTGTTGGCATATCA	AAAGAGCAGAAGCAGCAGCATCTCTGTACATTTTGGAGCCAAGGGTTCAGAGACTCAGGATAGCTGTGTACAATGGTGCTACACCAGTGGCCAGGTGTTGGCATATCAGTGTACAGAATTCTGCTACCTCACTACAAGCAGAAGGAAACATTGAACTCAGAGCC
17_miRNA_mut_combination_probe_x2_106	5.12_miRNA_miR-31-5p_smut7_swob_omut11.21_owob	5.13_miRNA_miR-16-5p_smut6_swob_omut19_owob18	strong	('5.12_miRNA_miR-31-5p_smut7_swob_omut11.21_owob', '5.13_miRNA_miR-16-5p_smut6_swob_omut19_owob18')	CGCTATGCCACCATATTGCCT	GCGGATATTTACGTGATGCTA	AAAGAGCAGAAGCAGCAGCATCTCTGTACATTTTGGAGCCAAGGGTTCAGAGACTCAGGCGCTATGCCACCATATTGCCTACACCAGGCGGATATTTACGTGATGCTAGTGTACAGAATTCTGCTACCTCACTACAAGCAGAAGGAAACATTGAACTCAGAGCC
17_miRNA_mut_combination_probe_x2_107	5.18_miRNA_miR-365a-3p_smut7_swob_omut10.15.20_owob	5.20_miRNA_miR-23a-3p_smut3_swob_omut16_owob9.19	strong	('5.18_miRNA_miR-365a-3p_smut7_swob_omut10.15.20_owob', '5.20_miRNA_miR-23a-3p_smut3_swob_omut16_owob9.19')	TCAGGAGTTTTTGGTGCATTA	GGGAAGCCCTGGTAATGTTAT	AAAGAGCAGAAGCAGCAGCATCTCTGTACATTTTGGAGCCAAGGGTTCAGAGACTCAGGGTCAGGAGTTTTTGGTGCATTACACCGGGAAGCCCTGGTAATGTTATCTGTGTACAGAATTCTGCTACCTCACTACAAGCAGAAGGAAACATTGAACTCAGAGCC
17_miRNA_mut_combination_probe_x2_108	5.12_miRNA_miR-107_smut6_swob_omut16.17_owob	5.19_miRNA_let-7a-5p_smut3_swob_omut11.12_owob14	strong	('5.12_miRNA_miR-107_smut6_swob_omut16.17_owob', '5.19_miRNA_let-7a-5p_smut3_swob_omut11.12_owob14')	ATAGAGCTGTACAATTCTGCT	ACTATACGAGGTACTACCACA	AAAGAGCAGAAGCAGCAGCATCTCTGTACATTTTGGAGCCAAGGGTTCAGAGACTCAGGGATAGAGCTGTACAATTCTGCTCACCAGACTATACGAGGTACTACCACAGTGTACAGAATTCTGCTACCTCACTACAAGCAGAAGGAAACATTGAACTCAGAGCC
17_miRNA_mut_combination_probe_x2_109	5.13_miRNA_miR-31-3p_smut7_swob_omut21_owob16	5.20_miRNA_miR-23a-3p_smut3_swob_omut16_owob9.19	strong	('5.13_miRNA_miR-31-3p_smut7_swob_omut21_owob16', '5.20_miRNA_miR-23a-3p_smut3_swob_omut16_owob9.19')	AGGCAGTATGTTGGAATAGCA	GGGAAGCCCTGGTAATGTTAT	AAAGAGCAGAAGCAGCAGCATCTCTGTACATTTTGGAGCCAAGGGTTCAGAGACTCAGGAGGCAGTATGTTGGAATAGCAACACCGGGAAGCCCTGGTAATGTTATCTGTGTACAGAATTCTGCTACCTCACTACAAGCAGAAGGAAACATTGAACTCAGAGCC
17_miRNA_mut_combination_probe_x2_110	5.13_miRNA_miR-24-3p_smut5_swob_omut20_owob10	5.18_miRNA_miR-23a-3p_smut7_swob_omut11.13.17_owob	strong	('5.13_miRNA_miR-24-3p_smut5_swob_omut20_owob10', '5.18_miRNA_miR-23a-3p_smut7_swob_omut11.13.17_owob')	TCTTCCTGCTGGACTGCGCCA	GGAATTCCATTGCACTGTGAT	AAAGAGCAGAAGCAGCAGCATCTCTGTACATTTTGGAGCCAAGGGTTCAGAGACTCAGGGTCTTCCTGCTGGACTGCGCCACACCAGGGAATTCCATTGCACTGTGATCTGTACAGAATTCTGCTACCTCACTACAAGCAGAAGGAAACATTGAACTCAGAGCC
17_miRNA_mut_combination_probe_x2_111	5.13_miRNA_miR-365a-3p_smut5_swob_omut19_owob20	5.18_miRNA_miR-107_smut1_swob_omut9.11.15_owob	strong	('5.13_miRNA_miR-365a-3p_smut5_swob_omut19_owob20', '5.18_miRNA_miR-107_smut1_swob_omut9.11.15_owob')	TGTGGATTTTTAGGGGAATTA	ATAGCCATGTTCTATGCTGCA	AAAGAGCAGAAGCAGCAGCATCTCTGTACATTTTGGAGCCAAGGGTTCAGAGACTCAGGGTGTGGATTTTTAGGGGAATTACACCAGATAGCCATGTTCTATGCTGCAGTGTACAGAATTCTGCTACCTCACTACAAGCAGAAGGAAACATTGAACTCAGAGCC
17_miRNA_mut_combination_probe_x2_112	5.19_miRNA_miR-365a-3p_smut8_swob_omut14.20_owob16	5.19_miRNA_miR-365a-3p_smut3_swob_omut18.19_owob10	strong	('5.19_miRNA_miR-365a-3p_smut3_swob_omut18.19_owob10', '5.19_miRNA_miR-365a-3p_smut8_swob_omut14.20_owob16')	TTAGGGTATTTAGTGGCATTA	TACTGATTTTTGGGGGCAGTA	AAAGAGCAGAAGCAGCAGCATCTCTGTACATTTTGGAGCCAAGGGTTCAGAGACTCAGGGTTAGGGTATTTAGTGGCATTACACCAGTACTGATTTTTGGGGGCAGTAGTGTACAGAATTCTGCTACCTCACTACAAGCAGAAGGAAACATTGAACTCAGAGCC
17_miRNA_mut_combination_probe_x2_113	5.13_miRNA_miR-107_smut3_swob_omut18_owob19	5.19_miRNA_miR-365a-3p_smut3_swob_omut18.19_owob10	strong	('5.13_miRNA_miR-107_smut3_swob_omut18_owob19', '5.19_miRNA_miR-365a-3p_smut3_swob_omut18.19_owob10')	ATGCCCCTGTACAATGCTACT	TACTGATTTTTGGGGGCAGTA	AAAGAGCAGAAGCAGCAGCATCTCTGTACATTTTGGAGCCAAGGGTTCAGAGACTCAGGGATGCCCCTGTACAATGCTACTCACCAGTACTGATTTTTGGGGGCAGTAGTGTACAGAATTCTGCTACCTCACTACAAGCAGAAGGAAACATTGAACTCAGAGCC
17_miRNA_mut_combination_probe_x2_114	5.12_miRNA_miR-31-3p_smut7_swob_omut9.12_owob	5.18_miRNA_let-7a-5p_smut5_swob_omut14.15.19_owob	strong	('5.12_miRNA_miR-31-3p_smut7_swob_omut9.12_owob', '5.18_miRNA_let-7a-5p_smut5_swob_omut14.15.19_owob')	TGGCAATATTTTCGGATAGCA	ACCATAGCACCTACTAGCTCA	AAAGAGCAGAAGCAGCAGCATCTCTGTACATTTTGGAGCCAAGGGTTCAGAGACTCAGGGTGGCAATATTTTCGGATAGCACACCAGACCATAGCACCTACTAGCTCAGTGTACAGAATTCTGCTACCTCACTACAAGCAGAAGGAAACATTGAACTCAGAGCC
17_miRNA_mut_combination_probe_x2_115	5.12_miRNA_miR-23a-3p_smut2_swob_omut17.21_owob	5.13_miRNA_miR-19b-3p_smut8_swob_omut16_owob21	strong	('5.12_miRNA_miR-23a-3p_smut2_swob_omut17.21_owob', '5.13_miRNA_miR-19b-3p_smut8_swob_omut16_owob21')	AGAACTCCCTGGCAATGTGTT	GGTTTCGCATGGAGTTGCACA	AAAGAGCAGAAGCAGCAGCATCTCTGTACATTTTGGAGCCAAGGGTTCAGAGACTCAGAGAACTCCCTGGCAATGTGTTGACACCGGTTTCGCATGGAGTTGCACACTGTGTACAGAATTCTGCTACCTCACTACAAGCAGAAGGAAACATTGAACTCAGAGCC
