## Supplementary material for "MicroRNA-directed control of complex mRNA stability patterns across cell types": Design of Library 2: 24_miRNA_full_subset_quality_AND4.csv

	miRNA1	miRNA2	miRNA3	miRNA4	HEK293T	HeLa	SKNSH	MCF7	HUH-7	A549	quality	target	type	target1	target2	target3	target4	seq
24_miRNA_full_subset_quality_AND4_1	hsa-miR-137-3p	hsa-miR-224-5p	hsa-miR-192-5p	hsa-miR-199a-3p	0.799440625	0.2963065	0.137508784	0.954346862	0.233788538	0.174991275	0.524339377	{'HEK293T': 1, 'HeLa': 0, 'SKNSH': 0, 'MCF7': 0, 'HUH-7': 0, 'A549': 0}	quality	ACGCGTATTCTTAAGCAATAA	ACGGAACCACTAGTGACTTGA	GGCTGTCAATTCATAGGTCAG	AACCAATGTGCAGACTACTGT	AAAGAGCAGAAGCAGCAGCATCTCTGTACATTTACGCGTATTCTTAAGCAATAATCAGGGACGGAACCACTAGTGACTTGACACCAGGGCTGTCAATTCATAGGTCAGGTGTAACCAATGTGCAGACTACTGTACAAGCAGAAGGAAACATTGAACTCAGAGCC
24_miRNA_full_subset_quality_AND4_2	hsa-miR-3158-5p	hsa-miR-224-5p	hsa-miR-192-5p	hsa-miR-199a-3p	0.803925092	0.31659034	0.17229297	0.954720573	0.235933053	0.181648149	0.515877435	{'HEK293T': 1, 'HeLa': 0, 'SKNSH': 0, 'MCF7': 0, 'HUH-7': 0, 'A549': 0}	quality	GAAGGGCTTCCTCTCTGCAGG	ACGGAACCACTAGTGACTTGA	GGCTGTCAATTCATAGGTCAG	AACCAATGTGCAGACTACTGT	AAAGAGCAGAAGCAGCAGCATCTCTGTACATTTGAAGGGCTTCCTCTCTGCAGGTCAGGGACGGAACCACTAGTGACTTGACACCAGGGCTGTCAATTCATAGGTCAGGTGTAACCAATGTGCAGACTACTGTACAAGCAGAAGGAAACATTGAACTCAGAGCC
24_miRNA_full_subset_quality_AND4_3	hsa-miR-579-5p	hsa-miR-224-5p	hsa-miR-192-5p	hsa-miR-199a-3p	0.804847815	0.316497819	0.172335898	0.952772592	0.236272257	0.18177147	0.515654287	{'HEK293T': 1, 'HeLa': 0, 'SKNSH': 0, 'MCF7': 0, 'HUH-7': 0, 'A549': 0}	quality	GTCATCTGGCACAAACCGCGA	ACGGAACCACTAGTGACTTGA	GGCTGTCAATTCATAGGTCAG	AACCAATGTGCAGACTACTGT	AAAGAGCAGAAGCAGCAGCATCTCTGTACATTTGTCATCTGGCACAAACCGCGATCAGGGACGGAACCACTAGTGACTTGACACCAGGGCTGTCAATTCATAGGTCAGGTGTAACCAATGTGCAGACTACTGTACAAGCAGAAGGAAACATTGAACTCAGAGCC
24_miRNA_full_subset_quality_AND4_4	hsa-miR-199a-3p	hsa-miR-122-5p	hsa-miR-375-3p	hsa-miR-21-3p	0.920260353	0.381629309	0.161379993	0.661717491	0.053121278	0.373787185	0.593933302	{'HEK293T': 1, 'HeLa': 0, 'SKNSH': 0, 'MCF7': 0, 'HUH-7': 0, 'A549': 0}	quality	AACCAATGTGCAGACTACTGT	AAACACCATTGTCACACTCCA	CACGCGAGCCGAACGAACAAA	ACAGCCCATCGACTGGTGTTG	AAAGAGCAGAAGCAGCAGCATCTCTGTACATAACCAATGTGCAGACTACTGTACTCAGGGAAACACCATTGTCACACTCCACACCAGCACGCGAGCCGAACGAACAAAGTGTACACAGCCCATCGACTGGTGTTGAAGCAGAAGGAAACATTGAACTCAGAGCC
24_miRNA_full_subset_quality_AND4_5	hsa-miR-199a-3p	hsa-miR-122-5p	hsa-miR-145-5p	hsa-miR-21-3p	0.918386704	0.291464059	0.154595625	0.81061877	0.053024959	0.372509571	0.581944107	{'HEK293T': 1, 'HeLa': 0, 'SKNSH': 0, 'MCF7': 0, 'HUH-7': 0, 'A549': 0}	quality	AACCAATGTGCAGACTACTGT	AAACACCATTGTCACACTCCA	GGATTCCTGGGAAAACTGGAC	ACAGCCCATCGACTGGTGTTG	AAAGAGCAGAAGCAGCAGCATCTCTGTACATAACCAATGTGCAGACTACTGTACTCAGGGAAACACCATTGTCACACTCCACACCAGGGATTCCTGGGAAAACTGGACGTGTACACAGCCCATCGACTGGTGTTGAAGCAGAAGGAAACATTGAACTCAGAGCC
24_miRNA_full_subset_quality_AND4_6	hsa-miR-199a-3p	hsa-miR-122-5p	hsa-miR-892c-5p	hsa-miR-21-3p	0.931367904	0.381415167	0.165400457	0.815246209	0.053175158	0.373875036	0.573545498	{'HEK293T': 1, 'HeLa': 0, 'SKNSH': 0, 'MCF7': 0, 'HUH-7': 0, 'A549': 0}	quality	AACCAATGTGCAGACTACTGT	AAACACCATTGTCACACTCCA	TGACTGGCACCTTTCTGAATA	ACAGCCCATCGACTGGTGTTG	AAAGAGCAGAAGCAGCAGCATCTCTGTACATAACCAATGTGCAGACTACTGTACTCAGGGAAACACCATTGTCACACTCCACACCAGTGACTGGCACCTTTCTGAATAGTGTACACAGCCCATCGACTGGTGTTGAAGCAGAAGGAAACATTGAACTCAGAGCC
24_miRNA_full_subset_quality_AND4_7	hsa-miR-199a-5p	hsa-miR-885-5p	hsa-miR-23a-3p	hsa-miR-203a-3p	0.675097114	0.078558218	0.166319153	0.202987242	0.174975972	0.103253838	0.529878229	{'HEK293T': 1, 'HeLa': 0, 'SKNSH': 0, 'MCF7': 0, 'HUH-7': 0, 'A549': 0}	quality	ACAGGTAGTCTGAACACTGGG	GAGGCAGGGTAGTGTAATGGA	GGAAATCCCTGGCAATGTGAT	TAGTGGTCCTAAACATTTCAC	AAAGAGCAGAAGCAGCAGCATCTCTGTACATTTACAGGTAGTCTGAACACTGGGTCAGGGAGGCAGGGTAGTGTAATGGAACACCGGAAATCCCTGGCAATGTGATCTGTGTACTAGTGGTCCTAAACATTTCACAAGCAGAAGGAAACATTGAACTCAGAGCC
24_miRNA_full_subset_quality_AND4_8	hsa-miR-6742-5p	hsa-miR-885-5p	hsa-miR-23a-3p	hsa-miR-203a-3p	0.68107429	0.078705904	0.243649685	0.203167482	0.175519904	0.103342698	0.520197155	{'HEK293T': 1, 'HeLa': 0, 'SKNSH': 0, 'MCF7': 0, 'HUH-7': 0, 'A549': 0}	quality	ACAGCTGGGTCCCACCCCACT	GAGGCAGGGTAGTGTAATGGA	GGAAATCCCTGGCAATGTGAT	TAGTGGTCCTAAACATTTCAC	AAAGAGCAGAAGCAGCAGCATCTCTGTACATTTACAGCTGGGTCCCACCCCACTTCAGGGAGGCAGGGTAGTGTAATGGAACACCGGAAATCCCTGGCAATGTGATCTGTGTACTAGTGGTCCTAAACATTTCACAAGCAGAAGGAAACATTGAACTCAGAGCC
24_miRNA_full_subset_quality_AND4_9	hsa-miR-3065-5p	hsa-miR-885-5p	hsa-miR-23a-3p	hsa-miR-203a-3p	0.680705208	0.078661904	0.242914911	0.202979324	0.175307255	0.103291355	0.520074258	{'HEK293T': 1, 'HeLa': 0, 'SKNSH': 0, 'MCF7': 0, 'HUH-7': 0, 'A549': 0}	quality	CAGCATCAGTGATTTTGTTGA	GAGGCAGGGTAGTGTAATGGA	GGAAATCCCTGGCAATGTGAT	TAGTGGTCCTAAACATTTCAC	AAAGAGCAGAAGCAGCAGCATCTCTGTACATTTCAGCATCAGTGATTTTGTTGATCAGGGAGGCAGGGTAGTGTAATGGAACACCGGAAATCCCTGGCAATGTGATCTGTGTACTAGTGGTCCTAAACATTTCACAAGCAGAAGGAAACATTGAACTCAGAGCC
24_miRNA_full_subset_quality_AND4_10	hsa-miR-192-5p	hsa-miR-218-5p	hsa-miR-7-5p	hsa-miR-203a-3p	0.186931062	0.825386741	0.136429167	0.255102416	0.198492505	0.186090398	0.632777631	{'HEK293T': 0, 'HeLa': 1, 'SKNSH': 0, 'MCF7': 0, 'HUH-7': 0, 'A549': 0}	quality	GGCTGTCAATTCATAGGTCAG	ACATGGTTAGATCAAGCACAA	AACAAAATCACTAGTCTTCCA	TAGTGGTCCTAAACATTTCAC	AAAGAGCAGAAGCAGCAGCATCTCTGTACATTTGGCTGTCAATTCATAGGTCAGTCAGACATGGTTAGATCAAGCACAAGACACCAGAACAAAATCACTAGTCTTCCAGTGTACTAGTGGTCCTAAACATTTCACAAGCAGAAGGAAACATTGAACTCAGAGCC
24_miRNA_full_subset_quality_AND4_11	hsa-miR-192-5p	hsa-miR-218-5p	hsa-miR-7-5p	hsa-miR-218-5p	0.112160777	0.828317653	0.07749942	0.49109413	0.197539535	0.183902025	0.615878476	{'HEK293T': 0, 'HeLa': 1, 'SKNSH': 0, 'MCF7': 0, 'HUH-7': 0, 'A549': 0}	quality	GGCTGTCAATTCATAGGTCAG	ACATGGTTAGATCAAGCACAA	AACAAAATCACTAGTCTTCCA	ACATGGTTAGATCAAGCACAA	AAAGAGCAGAAGCAGCAGCATCTCTGTACATTTGGCTGTCAATTCATAGGTCAGTCAGACATGGTTAGATCAAGCACAAGACACCAGAACAAAATCACTAGTCTTCCAGTGTACATGGTTAGATCAAGCACAAACAAGCAGAAGGAAACATTGAACTCAGAGCC
24_miRNA_full_subset_quality_AND4_12	hsa-miR-192-5p	hsa-miR-218-5p	hsa-miR-122-3p	hsa-miR-218-5p	0.117596911	0.896315698	0.07999622	0.934049589	0.177024684	0.20171354	0.613684736	{'HEK293T': 0, 'HeLa': 1, 'SKNSH': 0, 'MCF7': 0, 'HUH-7': 0, 'A549': 0}	quality	GGCTGTCAATTCATAGGTCAG	ACATGGTTAGATCAAGCACAA	ATTTAGTGTGATAATGGCGTT	ACATGGTTAGATCAAGCACAA	AAAGAGCAGAAGCAGCAGCATCTCTGTACATTTGGCTGTCAATTCATAGGTCAGTCAGACATGGTTAGATCAAGCACAAGACACCAATTTAGTGTGATAATGGCGTTTGTGTACATGGTTAGATCAAGCACAAACAAGCAGAAGGAAACATTGAACTCAGAGCC
24_miRNA_full_subset_quality_AND4_13	hsa-miR-122-5p	hsa-miR-199a-5p	hsa-miR-7-5p	hsa-miR-203a-3p	0.660988684	0.8395203	0.292084593	0.256829253	0.052341458	0.643725128	0.458326477	{'HEK293T': 0, 'HeLa': 1, 'SKNSH': 0, 'MCF7': 0, 'HUH-7': 0, 'A549': 0}	quality	AAACACCATTGTCACACTCCA	ACAGGTAGTCTGAACACTGGG	AACAAAATCACTAGTCTTCCA	TAGTGGTCCTAAACATTTCAC	AAAGAGCAGAAGCAGCAGCATCTCTGTACATTTAAACACCATTGTCACACTCCATCAGGGACAGGTAGTCTGAACACTGGGCACCAGAACAAAATCACTAGTCTTCCAGTGTACTAGTGGTCCTAAACATTTCACAAGCAGAAGGAAACATTGAACTCAGAGCC
24_miRNA_full_subset_quality_AND4_14	hsa-miR-122-5p	hsa-miR-214-3p	hsa-miR-7-5p	hsa-miR-203a-3p	0.668380879	0.855620369	0.393409119	0.257053803	0.052390128	0.648190793	0.451735425	{'HEK293T': 0, 'HeLa': 1, 'SKNSH': 0, 'MCF7': 0, 'HUH-7': 0, 'A549': 0}	quality	AAACACCATTGTCACACTCCA	CTGCCTGTCTGTGCCTGCTGT	AACAAAATCACTAGTCTTCCA	TAGTGGTCCTAAACATTTCAC	AAAGAGCAGAAGCAGCAGCATCTCTGTACATTTAAACACCATTGTCACACTCCATCAGGGCTGCCTGTCTGTGCCTGCTGTCACCAGAACAAAATCACTAGTCTTCCAGTGTACTAGTGGTCCTAAACATTTCACAAGCAGAAGGAAACATTGAACTCAGAGCC
24_miRNA_full_subset_quality_AND4_15	hsa-miR-122-5p	hsa-miR-214-3p	hsa-miR-7-5p	hsa-miR-550a-3p	0.608990076	0.856811861	0.386737318	0.493425425	0.052144439	0.572660473	0.434020315	{'HEK293T': 0, 'HeLa': 1, 'SKNSH': 0, 'MCF7': 0, 'HUH-7': 0, 'A549': 0}	quality	AAACACCATTGTCACACTCCA	CTGCCTGTCTGTGCCTGCTGT	AACAAAATCACTAGTCTTCCA	TGTGCCTGAGGGAGTAAGACA	AAAGAGCAGAAGCAGCAGCATCTCTGTACATTTAAACACCATTGTCACACTCCATCAGGGCTGCCTGTCTGTGCCTGCTGTCACCAGAACAAAATCACTAGTCTTCCAGTGTACTGTGCCTGAGGGAGTAAGACAAAGCAGAAGGAAACATTGAACTCAGAGCC
24_miRNA_full_subset_quality_AND4_16	hsa-miR-199a-3p	hsa-miR-885-5p	hsa-miR-222-3p	hsa-miR-885-5p	0.412190561	0.794701045	0.168288376	0.943152672	0.145085055	0.698286836	0.420830399	{'HEK293T': 0, 'HeLa': 1, 'SKNSH': 0, 'MCF7': 0, 'HUH-7': 0, 'A549': 0}	quality	AACCAATGTGCAGACTACTGT	GAGGCAGGGTAGTGTAATGGA	ACCCAGTAGCCAGATGTAGCT	GAGGCAGGGTAGTGTAATGGA	AAAGAGCAGAAGCAGCAGCATCTCTGTACATAACCAATGTGCAGACTACTGTACTCAGGGAGGCAGGGTAGTGTAATGGAACACCAACCCAGTAGCCAGATGTAGCTTGTGTAGAGGCAGGGTAGTGTAATGGACAAGCAGAAGGAAACATTGAACTCAGAGCC
24_miRNA_full_subset_quality_AND4_17	hsa-miR-199a-3p	hsa-miR-9-5p	hsa-miR-222-3p	hsa-miR-885-5p	0.385498001	0.803946422	0.14766602	0.938868124	0.248507272	0.663469616	0.418770769	{'HEK293T': 0, 'HeLa': 1, 'SKNSH': 0, 'MCF7': 0, 'HUH-7': 0, 'A549': 0}	quality	AACCAATGTGCAGACTACTGT	ATACAGCTAGATAACCAAAGA	ACCCAGTAGCCAGATGTAGCT	GAGGCAGGGTAGTGTAATGGA	AAAGAGCAGAAGCAGCAGCATCTCTGTACATAACCAATGTGCAGACTACTGTACTCAGGGATACAGCTAGATAACCAAAGACACCAACCCAGTAGCCAGATGTAGCTTGTGTAGAGGCAGGGTAGTGTAATGGACAAGCAGAAGGAAACATTGAACTCAGAGCC
24_miRNA_full_subset_quality_AND4_18	hsa-miR-199a-3p	hsa-miR-506-5p	hsa-miR-222-3p	hsa-miR-885-5p	0.418251195	0.810419787	0.170490673	0.957856036	0.248638678	0.716098152	0.410411845	{'HEK293T': 0, 'HeLa': 1, 'SKNSH': 0, 'MCF7': 0, 'HUH-7': 0, 'A549': 0}	quality	AACCAATGTGCAGACTACTGT	TAAGTAACACCTTCCTGAATA	ACCCAGTAGCCAGATGTAGCT	GAGGCAGGGTAGTGTAATGGA	AAAGAGCAGAAGCAGCAGCATCTCTGTACATAACCAATGTGCAGACTACTGTACTCAGGGTAAGTAACACCTTCCTGAATACACCAACCCAGTAGCCAGATGTAGCTTGTGTAGAGGCAGGGTAGTGTAATGGACAAGCAGAAGGAAACATTGAACTCAGAGCC
24_miRNA_full_subset_quality_AND4_19	hsa-miR-203a-3p	hsa-miR-10a-5p	hsa-miR-122-5p	hsa-miR-31-5p	0.219732412	0.225285718	0.917230403	0.339892742	0.054591027	0.226115912	0.704106841	{'HEK293T': 0, 'HeLa': 0, 'SKNSH': 1, 'MCF7': 0, 'HUH-7': 0, 'A549': 0}	quality	TAGTGGTCCTAAACATTTCAC	CAAATTCGGATCTACAGGGTA	AAACACCATTGTCACACTCCA	AGCTATGCCAGCATCTTGCCT	AAAGAGCAGAAGCAGCAGCATCTCTGTACATTTTAGTGGTCCTAAACATTTCACTCAGGGCAAATTCGGATCTACAGGGTACACCAGAAACACCATTGTCACACTCCAGTGTAAGCTATGCCAGCATCTTGCCTCAAGCAGAAGGAAACATTGAACTCAGAGCC
24_miRNA_full_subset_quality_AND4_20	hsa-miR-203a-3p	hsa-miR-10a-5p	hsa-miR-122-3p	hsa-miR-31-5p	0.219268709	0.224784999	0.912863469	0.339824803	0.376865343	0.225755157	0.635563667	{'HEK293T': 0, 'HeLa': 0, 'SKNSH': 1, 'MCF7': 0, 'HUH-7': 0, 'A549': 0}	quality	TAGTGGTCCTAAACATTTCAC	CAAATTCGGATCTACAGGGTA	ATTTAGTGTGATAATGGCGTT	AGCTATGCCAGCATCTTGCCT	AAAGAGCAGAAGCAGCAGCATCTCTGTACATTTTAGTGGTCCTAAACATTTCACTCAGGGCAAATTCGGATCTACAGGGTACACCAATTTAGTGTGATAATGGCGTTTGTGTAAGCTATGCCAGCATCTTGCCTCAAGCAGAAGGAAACATTGAACTCAGAGCC
24_miRNA_full_subset_quality_AND4_21	hsa-miR-203a-3p	hsa-miR-92b-5p	hsa-miR-122-5p	hsa-miR-31-5p	0.826544578	0.239113328	0.964916522	0.340523576	0.054641242	0.261215148	0.620508947	{'HEK293T': 0, 'HeLa': 0, 'SKNSH': 1, 'MCF7': 0, 'HUH-7': 0, 'A549': 0}	quality	TAGTGGTCCTAAACATTTCAC	ACTGCACCGCGTCCCGTCCCT	AAACACCATTGTCACACTCCA	AGCTATGCCAGCATCTTGCCT	AAAGAGCAGAAGCAGCAGCATCTCTGTACATTTTAGTGGTCCTAAACATTTCACTCAGGGACTGCACCGCGTCCCGTCCCTCACCAGAAACACCATTGTCACACTCCAGTGTAAGCTATGCCAGCATCTTGCCTCAAGCAGAAGGAAACATTGAACTCAGAGCC
24_miRNA_full_subset_quality_AND4_22	hsa-miR-122-5p	hsa-miR-224-5p	hsa-miR-10a-5p	hsa-miR-192-5p	0.218729702	0.295295194	0.881144799	0.951159259	0.047437797	0.164589791	0.583366375	{'HEK293T': 0, 'HeLa': 0, 'SKNSH': 1, 'MCF7': 0, 'HUH-7': 0, 'A549': 0}	quality	AAACACCATTGTCACACTCCA	ACGGAACCACTAGTGACTTGA	CAAATTCGGATCTACAGGGTA	GGCTGTCAATTCATAGGTCAG	AAAGAGCAGAAGCAGCAGCATCTCTGTACATTTAAACACCATTGTCACACTCCATCAGGGACGGAACCACTAGTGACTTGACACCAGCAAATTCGGATCTACAGGGTAGTGTACGGCTGTCAATTCATAGGTCAGAAGCAGAAGGAAACATTGAACTCAGAGCC
24_miRNA_full_subset_quality_AND4_23	hsa-miR-10a-5p	hsa-miR-224-5p	hsa-miR-31-3p	hsa-miR-192-5p	0.213143407	0.190934029	0.880171238	0.951354952	0.234284865	0.122792996	0.576467893	{'HEK293T': 0, 'HeLa': 0, 'SKNSH': 1, 'MCF7': 0, 'HUH-7': 0, 'A549': 0}	quality	CAAATTCGGATCTACAGGGTA	ACGGAACCACTAGTGACTTGA	TGGCAATATGTTGGCATAGCA	GGCTGTCAATTCATAGGTCAG	AAAGAGCAGAAGCAGCAGCATCTCTGTACATTTCAAATTCGGATCTACAGGGTATCAGGGACGGAACCACTAGTGACTTGACACCCTGGCAATATGTTGGCATAGCACGTGTACGGCTGTCAATTCATAGGTCAGAAGCAGAAGGAAACATTGAACTCAGAGCC
24_miRNA_full_subset_quality_AND4_24	hsa-miR-10a-5p	hsa-miR-1180-5p	hsa-miR-31-3p	hsa-miR-192-5p	0.213919055	0.312303789	0.890362176	0.957261383	0.242842955	0.13387429	0.556767082	{'HEK293T': 0, 'HeLa': 0, 'SKNSH': 1, 'MCF7': 0, 'HUH-7': 0, 'A549': 0}	quality	CAAATTCGGATCTACAGGGTA	TATTCCCGGCCGGGTGGGTCC	TGGCAATATGTTGGCATAGCA	GGCTGTCAATTCATAGGTCAG	AAAGAGCAGAAGCAGCAGCATCTCTGTACATTTCAAATTCGGATCTACAGGGTATCAGGGTATTCCCGGCCGGGTGGGTCCCACCCTGGCAATATGTTGGCATAGCACGTGTACGGCTGTCAATTCATAGGTCAGAAGCAGAAGGAAACATTGAACTCAGAGCC
24_miRNA_full_subset_quality_AND4_25	hsa-miR-378a-3p	hsa-miR-122-5p	hsa-miR-135b-5p	hsa-miR-31-3p	0.328008468	0.29500588	0.902804303	0.628585345	0.053868687	0.283380096	0.585034608	{'HEK293T': 0, 'HeLa': 0, 'SKNSH': 1, 'MCF7': 0, 'HUH-7': 0, 'A549': 0}	quality	CCTTCTGACTCCAAGTCCAGT	AAACACCATTGTCACACTCCA	ACATAGGAATGAAAAGCCATA	TGGCAATATGTTGGCATAGCA	AAAGAGCAGAAGCAGCAGCATCTCTGTACATTTCCTTCTGACTCCAAGTCCAGTTCAGGGAAACACCATTGTCACACTCCACACCACATAGGAATGAAAAGCCATACTGTGTCTGGCAATATGTTGGCATAGCACAAGCAGAAGGAAACATTGAACTCAGAGCC
24_miRNA_full_subset_quality_AND4_26	hsa-miR-378a-3p	hsa-miR-122-5p	hsa-miR-510-5p	hsa-miR-31-3p	0.330487134	0.296540551	0.919502016	0.741551651	0.053923538	0.285671988	0.577867043	{'HEK293T': 0, 'HeLa': 0, 'SKNSH': 1, 'MCF7': 0, 'HUH-7': 0, 'A549': 0}	quality	CCTTCTGACTCCAAGTCCAGT	AAACACCATTGTCACACTCCA	TGATTGCCACTCTCCTGAGTA	TGGCAATATGTTGGCATAGCA	AAAGAGCAGAAGCAGCAGCATCTCTGTACATTTCCTTCTGACTCCAAGTCCAGTTCAGGGAAACACCATTGTCACACTCCACACCAGTGATTGCCACTCTCCTGAGTAGTGTCTGGCAATATGTTGGCATAGCACAAGCAGAAGGAAACATTGAACTCAGAGCC
24_miRNA_full_subset_quality_AND4_27	hsa-miR-378a-3p	hsa-miR-122-5p	hsa-miR-205-5p	hsa-miR-31-3p	0.329845178	0.296136372	0.913158558	0.712232138	0.053913577	0.285519898	0.577629126	{'HEK293T': 0, 'HeLa': 0, 'SKNSH': 1, 'MCF7': 0, 'HUH-7': 0, 'A549': 0}	quality	CCTTCTGACTCCAAGTCCAGT	AAACACCATTGTCACACTCCA	AGACTCCGGTGGAATGAAGGA	TGGCAATATGTTGGCATAGCA	AAAGAGCAGAAGCAGCAGCATCTCTGTACATTTCCTTCTGACTCCAAGTCCAGTTCAGGGAAACACCATTGTCACACTCCACACCAAGACTCCGGTGGAATGAAGGACGTGTCTGGCAATATGTTGGCATAGCACAAGCAGAAGGAAACATTGAACTCAGAGCC
24_miRNA_full_subset_quality_AND4_28	hsa-miR-31-3p	hsa-miR-192-5p	hsa-miR-31-5p	hsa-miR-218-5p	0.192968646	0.16541135	0.144881203	0.946105706	0.238980114	0.103682049	0.776921034	{'HEK293T': 0, 'HeLa': 0, 'SKNSH': 0, 'MCF7': 1, 'HUH-7': 0, 'A549': 0}	quality	TGGCAATATGTTGGCATAGCA	GGCTGTCAATTCATAGGTCAG	AGCTATGCCAGCATCTTGCCT	ACATGGTTAGATCAAGCACAA	AAAGAGCAGAAGCAGCAGCATCTCTGTACATTTGGCAATATGTTGGCATAGCACTCAGGGGGCTGTCAATTCATAGGTCAGCACCAAGCTATGCCAGCATCTTGCCTTGTGTACATGGTTAGATCAAGCACAAACAAGCAGAAGGAAACATTGAACTCAGAGCC
24_miRNA_full_subset_quality_AND4_29	hsa-miR-31-3p	hsa-miR-885-5p	hsa-miR-31-5p	hsa-miR-218-5p	0.198420304	0.165504655	0.144050469	0.947746915	0.245056505	0.165705204	0.763999488	{'HEK293T': 0, 'HeLa': 0, 'SKNSH': 0, 'MCF7': 1, 'HUH-7': 0, 'A549': 0}	quality	TGGCAATATGTTGGCATAGCA	GAGGCAGGGTAGTGTAATGGA	AGCTATGCCAGCATCTTGCCT	ACATGGTTAGATCAAGCACAA	AAAGAGCAGAAGCAGCAGCATCTCTGTACATTTGGCAATATGTTGGCATAGCACTCAGGGAGGCAGGGTAGTGTAATGGAACACCAAGCTATGCCAGCATCTTGCCTTGTGTACATGGTTAGATCAAGCACAAACAAGCAGAAGGAAACATTGAACTCAGAGCC
24_miRNA_full_subset_quality_AND4_30	hsa-miR-1-3p	hsa-miR-192-5p	hsa-miR-31-5p	hsa-miR-218-5p	0.19765148	0.237293347	0.144927603	0.949303121	0.240802429	0.131601332	0.758847882	{'HEK293T': 0, 'HeLa': 0, 'SKNSH': 0, 'MCF7': 1, 'HUH-7': 0, 'A549': 0}	quality	TACATACTTCTTTACATTCCA	GGCTGTCAATTCATAGGTCAG	AGCTATGCCAGCATCTTGCCT	ACATGGTTAGATCAAGCACAA	AAAGAGCAGAAGCAGCAGCATCTCTGTACATTTTACATACTTCTTTACATTCCATCAGGGGGCTGTCAATTCATAGGTCAGCACCAAGCTATGCCAGCATCTTGCCTTGTGTACATGGTTAGATCAAGCACAAACAAGCAGAAGGAAACATTGAACTCAGAGCC
24_miRNA_full_subset_quality_AND4_31	hsa-miR-214-3p	hsa-miR-221-3p	hsa-miR-192-5p	hsa-miR-31-3p	0.119903998	0.293237696	0.422044068	0.945007902	0.237231255	0.128912158	0.704742067	{'HEK293T': 0, 'HeLa': 0, 'SKNSH': 0, 'MCF7': 1, 'HUH-7': 0, 'A549': 0}	quality	CTGCCTGTCTGTGCCTGCTGT	AACCCAGCAGACAATGTAGCT	GGCTGTCAATTCATAGGTCAG	TGGCAATATGTTGGCATAGCA	AAAGAGCAGAAGCAGCAGCATCTCTGTACATTTCTGCCTGTCTGTGCCTGCTGTTCAGGAACCCAGCAGACAATGTAGCTACACCAGGGCTGTCAATTCATAGGTCAGGTGTCTGGCAATATGTTGGCATAGCACAAGCAGAAGGAAACATTGAACTCAGAGCC
24_miRNA_full_subset_quality_AND4_32	hsa-miR-153-3p	hsa-miR-221-3p	hsa-miR-192-5p	hsa-miR-31-3p	0.119757723	0.293063352	0.69679329	0.942977253	0.236744148	0.128831693	0.647939212	{'HEK293T': 0, 'HeLa': 0, 'SKNSH': 0, 'MCF7': 1, 'HUH-7': 0, 'A549': 0}	quality	ATCACTTTTGTGACTATGCAA	AACCCAGCAGACAATGTAGCT	GGCTGTCAATTCATAGGTCAG	TGGCAATATGTTGGCATAGCA	AAAGAGCAGAAGCAGCAGCATCTCTGTACATTTATCACTTTTGTGACTATGCAATCAGGAACCCAGCAGACAATGTAGCTACACCAGGGCTGTCAATTCATAGGTCAGGTGTCTGGCAATATGTTGGCATAGCACAAGCAGAAGGAAACATTGAACTCAGAGCC
24_miRNA_full_subset_quality_AND4_33	hsa-miR-6742-5p	hsa-miR-221-3p	hsa-miR-192-5p	hsa-miR-31-3p	0.119852869	0.293536919	0.765667177	0.945921075	0.237125315	0.128882312	0.636908157	{'HEK293T': 0, 'HeLa': 0, 'SKNSH': 0, 'MCF7': 1, 'HUH-7': 0, 'A549': 0}	quality	ACAGCTGGGTCCCACCCCACT	AACCCAGCAGACAATGTAGCT	GGCTGTCAATTCATAGGTCAG	TGGCAATATGTTGGCATAGCA	AAAGAGCAGAAGCAGCAGCATCTCTGTACATTTACAGCTGGGTCCCACCCCACTTCAGGAACCCAGCAGACAATGTAGCTACACCAGGGCTGTCAATTCATAGGTCAGGTGTCTGGCAATATGTTGGCATAGCACAAGCAGAAGGAAACATTGAACTCAGAGCC
24_miRNA_full_subset_quality_AND4_34	hsa-miR-137-3p	hsa-miR-222-3p	hsa-miR-122-5p	hsa-miR-31-3p	0.403192084	0.304461007	0.386233998	0.971992639	0.054494468	0.269744828	0.688367362	{'HEK293T': 0, 'HeLa': 0, 'SKNSH': 0, 'MCF7': 1, 'HUH-7': 0, 'A549': 0}	quality	ACGCGTATTCTTAAGCAATAA	ACCCAGTAGCCAGATGTAGCT	AAACACCATTGTCACACTCCA	TGGCAATATGTTGGCATAGCA	AAAGAGCAGAAGCAGCAGCATCTCTGTACATTTACGCGTATTCTTAAGCAATAATCAGGACCCAGTAGCCAGATGTAGCTACACCAGAAACACCATTGTCACACTCCAGTGTCTGGCAATATGTTGGCATAGCACAAGCAGAAGGAAACATTGAACTCAGAGCC
24_miRNA_full_subset_quality_AND4_35	hsa-miR-137-3p	hsa-miR-9-5p	hsa-miR-122-5p	hsa-miR-31-3p	0.72330107	0.317293488	0.286761195	0.955617186	0.05456293	0.284821417	0.622269166	{'HEK293T': 0, 'HeLa': 0, 'SKNSH': 0, 'MCF7': 1, 'HUH-7': 0, 'A549': 0}	quality	ACGCGTATTCTTAAGCAATAA	ATACAGCTAGATAACCAAAGA	AAACACCATTGTCACACTCCA	TGGCAATATGTTGGCATAGCA	AAAGAGCAGAAGCAGCAGCATCTCTGTACATTTACGCGTATTCTTAAGCAATAATCAGGGATACAGCTAGATAACCAAAGACACCAGAAACACCATTGTCACACTCCAGTGTCTGGCAATATGTTGGCATAGCACAAGCAGAAGGAAACATTGAACTCAGAGCC
24_miRNA_full_subset_quality_AND4_36	hsa-miR-598-3p	hsa-miR-222-3p	hsa-miR-122-5p	hsa-miR-31-3p	0.384851836	0.32509453	0.760813229	0.968147992	0.054588487	0.286098142	0.605858747	{'HEK293T': 0, 'HeLa': 0, 'SKNSH': 0, 'MCF7': 1, 'HUH-7': 0, 'A549': 0}	quality	GACGATGACAACGATGACGTA	ACCCAGTAGCCAGATGTAGCT	AAACACCATTGTCACACTCCA	TGGCAATATGTTGGCATAGCA	AAAGAGCAGAAGCAGCAGCATCTCTGTACATTGACGATGACAACGATGACGTACTCAGGACCCAGTAGCCAGATGTAGCTACACCAGAAACACCATTGTCACACTCCAGTGTCTGGCAATATGTTGGCATAGCACAAGCAGAAGGAAACATTGAACTCAGAGCC
24_miRNA_full_subset_quality_AND4_37	hsa-miR-203a-3p	hsa-miR-218-5p	hsa-miR-10a-5p	hsa-miR-31-5p	0.122807582	0.224542081	0.144602585	0.338589157	0.874521877	0.222769344	0.663859727	{'HEK293T': 0, 'HeLa': 0, 'SKNSH': 0, 'MCF7': 0, 'HUH-7': 1, 'A549': 0}	quality	TAGTGGTCCTAAACATTTCAC	ACATGGTTAGATCAAGCACAA	CAAATTCGGATCTACAGGGTA	AGCTATGCCAGCATCTTGCCT	AAAGAGCAGAAGCAGCAGCATCTCTGTACATTTTAGTGGTCCTAAACATTTCACTCAGACATGGTTAGATCAAGCACAAGACACCAGCAAATTCGGATCTACAGGGTAGTGTAAGCTATGCCAGCATCTTGCCTCAAGCAGAAGGAAACATTGAACTCAGAGCC
24_miRNA_full_subset_quality_AND4_38	hsa-miR-203a-3p	hsa-miR-218-5p	hsa-miR-153-5p	hsa-miR-31-5p	0.204327674	0.238069371	0.145594255	0.339094089	0.889127297	0.256231234	0.652463973	{'HEK293T': 0, 'HeLa': 0, 'SKNSH': 0, 'MCF7': 0, 'HUH-7': 1, 'A549': 0}	quality	TAGTGGTCCTAAACATTTCAC	ACATGGTTAGATCAAGCACAA	GCTGCAACATCACAAAAATGA	AGCTATGCCAGCATCTTGCCT	AAAGAGCAGAAGCAGCAGCATCTCTGTACATTTTAGTGGTCCTAAACATTTCACTCAGACATGGTTAGATCAAGCACAAGACACCGCTGCAACATCACAAAAATGACTGTGTAAGCTATGCCAGCATCTTGCCTCAAGCAGAAGGAAACATTGAACTCAGAGCC
24_miRNA_full_subset_quality_AND4_39	hsa-miR-203a-3p	hsa-miR-218-5p	hsa-miR-2276-5p	hsa-miR-31-5p	0.204501706	0.238115621	0.145656282	0.339234975	0.889092909	0.256340677	0.652323056	{'HEK293T': 0, 'HeLa': 0, 'SKNSH': 0, 'MCF7': 0, 'HUH-7': 1, 'A549': 0}	quality	TAGTGGTCCTAAACATTTCAC	ACATGGTTAGATCAAGCACAA	GTCTGCAAGGTGACAGAGGGC	AGCTATGCCAGCATCTTGCCT	AAAGAGCAGAAGCAGCAGCATCTCTGTACATTTTAGTGGTCCTAAACATTTCACTCAGACATGGTTAGATCAAGCACAAGACACCAGGTCTGCAAGGTGACAGAGGGCGTGTAAGCTATGCCAGCATCTTGCCTCAAGCAGAAGGAAACATTGAACTCAGAGCC
24_miRNA_full_subset_quality_AND4_40	hsa-miR-199a-5p	hsa-miR-31-5p	hsa-miR-10a-5p	hsa-miR-143-3p	0.219990359	0.214288378	0.310666192	0.971567169	0.888356814	0.226104292	0.548325558	{'HEK293T': 0, 'HeLa': 0, 'SKNSH': 0, 'MCF7': 0, 'HUH-7': 1, 'A549': 0}	quality	ACAGGTAGTCTGAACACTGGG	AGCTATGCCAGCATCTTGCCT	CAAATTCGGATCTACAGGGTA	GAGCTACAGTGCTTCATCTCA	AAAGAGCAGAAGCAGCAGCATCTCTGTACATTTACAGGTAGTCTGAACACTGGGTCAGGAGCTATGCCAGCATCTTGCCTACACCAGCAAATTCGGATCTACAGGGTAGTGTACGAGCTACAGTGCTTCATCTCAAAGCAGAAGGAAACATTGAACTCAGAGCC
24_miRNA_full_subset_quality_AND4_41	hsa-miR-199a-5p	hsa-miR-31-5p	hsa-miR-10a-5p	hsa-miR-941	0.220076564	0.226068248	0.33035063	0.973731566	0.898477495	0.226279657	0.547614336	{'HEK293T': 0, 'HeLa': 0, 'SKNSH': 0, 'MCF7': 0, 'HUH-7': 1, 'A549': 0}	quality	ACAGGTAGTCTGAACACTGGG	AGCTATGCCAGCATCTTGCCT	CAAATTCGGATCTACAGGGTA	ACATGTGCACACAGCCGGGTG	AAAGAGCAGAAGCAGCAGCATCTCTGTACATTTACAGGTAGTCTGAACACTGGGTCAGGAGCTATGCCAGCATCTTGCCTACACCAGCAAATTCGGATCTACAGGGTAGTGTACATGTGCACACAGCCGGGTGACAAGCAGAAGGAAACATTGAACTCAGAGCC
24_miRNA_full_subset_quality_AND4_42	hsa-miR-199a-5p	hsa-miR-31-5p	hsa-miR-10a-5p	hsa-miR-138-5p	0.219946398	0.219939249	0.319502063	0.971684409	0.88582951	0.212613073	0.547093829	{'HEK293T': 0, 'HeLa': 0, 'SKNSH': 0, 'MCF7': 0, 'HUH-7': 1, 'A549': 0}	quality	ACAGGTAGTCTGAACACTGGG	AGCTATGCCAGCATCTTGCCT	CAAATTCGGATCTACAGGGTA	GCCTGATTCACAACACCAGCT	AAAGAGCAGAAGCAGCAGCATCTCTGTACATTTACAGGTAGTCTGAACACTGGGTCAGGAGCTATGCCAGCATCTTGCCTACACCAGCAAATTCGGATCTACAGGGTAGTGTACGCCTGATTCACAACACCAGCTAAGCAGAAGGAAACATTGAACTCAGAGCC
24_miRNA_full_subset_quality_AND4_43	hsa-miR-31-3p	hsa-miR-10a-5p	hsa-miR-199a-3p	hsa-miR-31-3p	0.215426102	0.19723424	0.172039968	0.964164582	0.883508062	0.169896935	0.583293913	{'HEK293T': 0, 'HeLa': 0, 'SKNSH': 0, 'MCF7': 0, 'HUH-7': 1, 'A549': 0}	quality	TGGCAATATGTTGGCATAGCA	CAAATTCGGATCTACAGGGTA	AACCAATGTGCAGACTACTGT	TGGCAATATGTTGGCATAGCA	AAAGAGCAGAAGCAGCAGCATCTCTGTACATTTGGCAATATGTTGGCATAGCACTCAGGGCAAATTCGGATCTACAGGGTACACCAACCAATGTGCAGACTACTGTCTGTGTCTGGCAATATGTTGGCATAGCACAAGCAGAAGGAAACATTGAACTCAGAGCC
24_miRNA_full_subset_quality_AND4_44	hsa-miR-31-3p	hsa-miR-10a-5p	hsa-miR-199a-3p	hsa-miR-138-5p	0.221300986	0.300440933	0.169287563	0.967443067	0.901191085	0.2461495	0.558695951	{'HEK293T': 0, 'HeLa': 0, 'SKNSH': 0, 'MCF7': 0, 'HUH-7': 1, 'A549': 0}	quality	TGGCAATATGTTGGCATAGCA	CAAATTCGGATCTACAGGGTA	AACCAATGTGCAGACTACTGT	GCCTGATTCACAACACCAGCT	AAAGAGCAGAAGCAGCAGCATCTCTGTACATTTGGCAATATGTTGGCATAGCACTCAGGGCAAATTCGGATCTACAGGGTACACCAACCAATGTGCAGACTACTGTCTGTGTACGCCTGATTCACAACACCAGCTAAGCAGAAGGAAACATTGAACTCAGAGCC
24_miRNA_full_subset_quality_AND4_45	hsa-miR-31-3p	hsa-miR-10a-5p	hsa-miR-199a-3p	hsa-miR-155-5p	0.221485587	0.295942154	0.172176276	0.967582749	0.90612948	0.264291493	0.557751323	{'HEK293T': 0, 'HeLa': 0, 'SKNSH': 0, 'MCF7': 0, 'HUH-7': 1, 'A549': 0}	quality	TGGCAATATGTTGGCATAGCA	CAAATTCGGATCTACAGGGTA	AACCAATGTGCAGACTACTGT	CCCTATCACGATTAGCATTAA	AAAGAGCAGAAGCAGCAGCATCTCTGTACATTTGGCAATATGTTGGCATAGCACTCAGGGCAAATTCGGATCTACAGGGTACACCAACCAATGTGCAGACTACTGTCTGTGTACCCCTATCACGATTAGCATTAACAGCAGAAGGAAACATTGAACTCAGAGCC
24_miRNA_full_subset_quality_AND4_46	hsa-miR-143-3p	hsa-miR-122-5p	hsa-miR-218-5p	hsa-miR-203a-3p	0.210950162	0.755391502	0.14181495	0.339137536	0.054669562	0.899608012	0.599215269	{'HEK293T': 0, 'HeLa': 0, 'SKNSH': 0, 'MCF7': 0, 'HUH-7': 0, 'A549': 1}	quality	GAGCTACAGTGCTTCATCTCA	AAACACCATTGTCACACTCCA	ACATGGTTAGATCAAGCACAA	TAGTGGTCCTAAACATTTCAC	AAAGAGCAGAAGCAGCAGCATCTCTGTACATTTGAGCTACAGTGCTTCATCTCATCAGGGAAACACCATTGTCACACTCCACACCACATGGTTAGATCAAGCACAACTGTGTACTAGTGGTCCTAAACATTTCACAAGCAGAAGGAAACATTGAACTCAGAGCC
24_miRNA_full_subset_quality_AND4_47	hsa-miR-5682	hsa-miR-122-5p	hsa-miR-218-5p	hsa-miR-203a-3p	0.21110345	0.925004041	0.145688094	0.339307356	0.054689921	0.904160569	0.580629014	{'HEK293T': 0, 'HeLa': 0, 'SKNSH': 0, 'MCF7': 0, 'HUH-7': 0, 'A549': 1}	quality	CCTTATCCTGCAAGGTGCTAC	AAACACCATTGTCACACTCCA	ACATGGTTAGATCAAGCACAA	TAGTGGTCCTAAACATTTCAC	AAAGAGCAGAAGCAGCAGCATCTCTGTACATTTCCTTATCCTGCAAGGTGCTACTCAGGGAAACACCATTGTCACACTCCACACCACATGGTTAGATCAAGCACAACTGTGTACTAGTGGTCCTAAACATTTCACAAGCAGAAGGAAACATTGAACTCAGAGCC
24_miRNA_full_subset_quality_AND4_48	hsa-miR-187-5p	hsa-miR-122-5p	hsa-miR-218-5p	hsa-miR-203a-3p	0.211174832	0.923618802	0.145675649	0.339372172	0.054689832	0.902126451	0.579211814	{'HEK293T': 0, 'HeLa': 0, 'SKNSH': 0, 'MCF7': 0, 'HUH-7': 0, 'A549': 1}	quality	CCCGGGTCCTGTGTTGTAGCC	AAACACCATTGTCACACTCCA	ACATGGTTAGATCAAGCACAA	TAGTGGTCCTAAACATTTCAC	AAAGAGCAGAAGCAGCAGCATCTCTGTACATTTCCCGGGTCCTGTGTTGTAGCCTCAGGGAAACACCATTGTCACACTCCACACCACATGGTTAGATCAAGCACAACTGTGTACTAGTGGTCCTAAACATTTCACAAGCAGAAGGAAACATTGAACTCAGAGCC
24_miRNA_full_subset_quality_AND4_49	hsa-miR-199a-3p	hsa-miR-551b-3p	hsa-miR-145-5p	hsa-miR-885-5p	0.675696654	0.446862354	0.156080093	0.946305395	0.216904059	0.90514086	0.445890134	{'HEK293T': 0, 'HeLa': 0, 'SKNSH': 0, 'MCF7': 0, 'HUH-7': 0, 'A549': 1}	quality	AACCAATGTGCAGACTACTGT	CTGAAACCAAGTATGGGTCGC	GGATTCCTGGGAAAACTGGAC	GAGGCAGGGTAGTGTAATGGA	AAAGAGCAGAAGCAGCAGCATCTCTGTACATAACCAATGTGCAGACTACTGTACTCAGGGCTGAAACCAAGTATGGGTCGCCACCAGGGATTCCTGGGAAAACTGGACGTGTAGAGGCAGGGTAGTGTAATGGACAAGCAGAAGGAAACATTGAACTCAGAGCC
24_miRNA_full_subset_quality_AND4_50	hsa-miR-199a-3p	hsa-miR-145-5p	hsa-miR-17-3p	hsa-miR-885-5p	0.446856801	0.405257664	0.150509398	0.893186706	0.209445084	0.773786246	0.429708703	{'HEK293T': 0, 'HeLa': 0, 'SKNSH': 0, 'MCF7': 0, 'HUH-7': 0, 'A549': 1}	quality	AACCAATGTGCAGACTACTGT	GGATTCCTGGGAAAACTGGAC	TACAAGTGCCTTCACTGCAGT	GAGGCAGGGTAGTGTAATGGA	AAAGAGCAGAAGCAGCAGCATCTCTGTACATAACCAATGTGCAGACTACTGTACTCAGGGGGATTCCTGGGAAAACTGGACCACCAGTACAAGTGCCTTCACTGCAGTGTGTAGAGGCAGGGTAGTGTAATGGACAAGCAGAAGGAAACATTGAACTCAGAGCC
24_miRNA_full_subset_quality_AND4_51	hsa-miR-199a-3p	hsa-miR-551b-3p	hsa-miR-17-3p	hsa-miR-885-5p	0.384778437	0.506466396	0.156855929	0.889673496	0.189702924	0.767779587	0.42161981	{'HEK293T': 0, 'HeLa': 0, 'SKNSH': 0, 'MCF7': 0, 'HUH-7': 0, 'A549': 1}	quality	AACCAATGTGCAGACTACTGT	CTGAAACCAAGTATGGGTCGC	TACAAGTGCCTTCACTGCAGT	GAGGCAGGGTAGTGTAATGGA	AAAGAGCAGAAGCAGCAGCATCTCTGTACATAACCAATGTGCAGACTACTGTACTCAGGGCTGAAACCAAGTATGGGTCGCCACCAGTACAAGTGCCTTCACTGCAGTGTGTAGAGGCAGGGTAGTGTAATGGACAAGCAGAAGGAAACATTGAACTCAGAGCC
24_miRNA_full_subset_quality_AND4_52	hsa-miR-203a-3p	hsa-miR-199a-5p	hsa-miR-145-5p	hsa-miR-122-3p	0.91935748	0.521830547	0.29233925	0.339804723	0.375095341	0.940192682	0.450507214	{'HEK293T': 0, 'HeLa': 0, 'SKNSH': 0, 'MCF7': 0, 'HUH-7': 0, 'A549': 1}	quality	TAGTGGTCCTAAACATTTCAC	ACAGGTAGTCTGAACACTGGG	GGATTCCTGGGAAAACTGGAC	ATTTAGTGTGATAATGGCGTT	AAAGAGCAGAAGCAGCAGCATCTCTGTACATTTTAGTGGTCCTAAACATTTCACTCAGGGACAGGTAGTCTGAACACTGGGCACCAGGGATTCCTGGGAAAACTGGACGTGTAATTTAGTGTGATAATGGCGTTCAAGCAGAAGGAAACATTGAACTCAGAGCC
24_miRNA_full_subset_quality_AND4_53	hsa-miR-551b-3p	hsa-miR-199a-5p	hsa-miR-145-5p	hsa-miR-122-3p	0.687149778	0.451049609	0.280007604	0.960357451	0.309921996	0.929942755	0.41516473	{'HEK293T': 0, 'HeLa': 0, 'SKNSH': 0, 'MCF7': 0, 'HUH-7': 0, 'A549': 1}	quality	CTGAAACCAAGTATGGGTCGC	ACAGGTAGTCTGAACACTGGG	GGATTCCTGGGAAAACTGGAC	ATTTAGTGTGATAATGGCGTT	AAAGAGCAGAAGCAGCAGCATCTCTGTACATTTCTGAAACCAAGTATGGGTCGCTCAGGGACAGGTAGTCTGAACACTGGGCACCAGGGATTCCTGGGAAAACTGGACGTGTAATTTAGTGTGATAATGGCGTTCAAGCAGAAGGAAACATTGAACTCAGAGCC
24_miRNA_full_subset_quality_AND4_54	hsa-miR-17-3p	hsa-miR-199a-5p	hsa-miR-145-5p	hsa-miR-122-3p	0.451810489	0.408692896	0.262240036	0.905689457	0.294774429	0.791815828	0.405505629	{'HEK293T': 0, 'HeLa': 0, 'SKNSH': 0, 'MCF7': 0, 'HUH-7': 0, 'A549': 1}	quality	TACAAGTGCCTTCACTGCAGT	ACAGGTAGTCTGAACACTGGG	GGATTCCTGGGAAAACTGGAC	ATTTAGTGTGATAATGGCGTT	AAAGAGCAGAAGCAGCAGCATCTCTGTACATTTTACAAGTGCCTTCACTGCAGTTCAGGGACAGGTAGTCTGAACACTGGGCACCAGGGATTCCTGGGAAAACTGGACGTGTAATTTAGTGTGATAATGGCGTTCAAGCAGAAGGAAACATTGAACTCAGAGCC
