## Supplementary material for "MicroRNA-directed control of complex mRNA stability patterns across cell types": Design of Library 2: 25_miRNA_full_subset_quality_AND5.csv

	miRNA1	miRNA2	miRNA3	miRNA4	miRNA5	HEK293T	HeLa	SKNSH	MCF7	HUH-7	A549	quality	target	type	target1	target2	target3	target4	target5	seq
25_miRNA_full_subset_quality_AND5_1	hsa-miR-199a-3p	hsa-miR-203a-3p	hsa-miR-376c-3p	hsa-miR-21-3p	hsa-miR-122-5p	0.910834516	0.359895719	0.164366556	0.315116858	0.053125198	0.347617597	0.66281013	{'HEK293T': 1, 'HeLa': 0, 'SKNSH': 0, 'MCF7': 0, 'HUH-7': 0, 'A549': 0}	quality	AACCAATGTGCAGACTACTGT	TAGTGGTCCTAAACATTTCAC	ACGTGGAATTTCCTCTATGTT	ACAGCCCATCGACTGGTGTTG	AAACACCATTGTCACACTCCA	AAAGAGCAGAAGCAGCAACCAATGTGCAGACTACTGTGCCAAGGGTAGTGGTCCTAAACATTTCACCACTTACGTGGAATTTCCTCTATGTTCCTGGTAACAGCCCATCGACTGGTGTTGCTGCTAAAACACCATTGTCACACTCCAACATTGAACTCAGAGCC
25_miRNA_full_subset_quality_AND5_2	hsa-miR-199a-3p	hsa-miR-203a-3p	hsa-miR-1180-5p	hsa-miR-21-3p	hsa-miR-122-5p	0.919246893	0.377727102	0.165139794	0.318438604	0.053165849	0.372440077	0.661864608	{'HEK293T': 1, 'HeLa': 0, 'SKNSH': 0, 'MCF7': 0, 'HUH-7': 0, 'A549': 0}	quality	AACCAATGTGCAGACTACTGT	TAGTGGTCCTAAACATTTCAC	TATTCCCGGCCGGGTGGGTCC	ACAGCCCATCGACTGGTGTTG	AAACACCATTGTCACACTCCA	AAAGAGCAGAAGCAGCAACCAATGTGCAGACTACTGTGCCAAGGGTAGTGGTCCTAAACATTTCACCACTTATATTCCCGGCCGGGTGGGTCCCTGGTAACAGCCCATCGACTGGTGTTGCTGCTAAAACACCATTGTCACACTCCAACATTGAACTCAGAGCC
25_miRNA_full_subset_quality_AND5_3	hsa-miR-199a-3p	hsa-miR-203a-3p	hsa-miR-381-3p	hsa-miR-21-3p	hsa-miR-122-5p	0.913525841	0.369980231	0.164763747	0.317552854	0.053122997	0.358042112	0.660833453	{'HEK293T': 1, 'HeLa': 0, 'SKNSH': 0, 'MCF7': 0, 'HUH-7': 0, 'A549': 0}	quality	AACCAATGTGCAGACTACTGT	TAGTGGTCCTAAACATTTCAC	CAGAGAGCTTGCCCTTGTATA	ACAGCCCATCGACTGGTGTTG	AAACACCATTGTCACACTCCA	AAAGAGCAGAAGCAGCAACCAATGTGCAGACTACTGTGCCAAGGGTAGTGGTCCTAAACATTTCACCACTTACAGAGAGCTTGCCCTTGTATACTGGTAACAGCCCATCGACTGGTGTTGCTGCTAAAACACCATTGTCACACTCCAACATTGAACTCAGAGCC
25_miRNA_full_subset_quality_AND5_4	hsa-miR-122-5p	hsa-miR-199a-5p	hsa-miR-21-3p	hsa-miR-21-3p	hsa-miR-21-3p	0.896557164	0.176848425	0.258127243	0.614305602	0.050290004	0.169718572	0.642699194	{'HEK293T': 1, 'HeLa': 0, 'SKNSH': 0, 'MCF7': 0, 'HUH-7': 0, 'A549': 0}	quality	AAACACCATTGTCACACTCCA	ACAGGTAGTCTGAACACTGGG	ACAGCCCATCGACTGGTGTTG	ACAGCCCATCGACTGGTGTTG	ACAGCCCATCGACTGGTGTTG	AAAGAGCAGAAGCAGCAGAAACACCATTGTCACACTCCACAAGGGACAGGTAGTCTGAACACTGGGCACTTAACAGCCCATCGACTGGTGTTGCTGGTAACAGCCCATCGACTGGTGTTGCTGCTAACAGCCCATCGACTGGTGTTGACATTGAACTCAGAGCC
25_miRNA_full_subset_quality_AND5_5	hsa-miR-122-5p	hsa-miR-199a-5p	hsa-miR-335-5p	hsa-miR-21-3p	hsa-miR-21-3p	0.91436532	0.236624464	0.277262501	0.648342891	0.051534966	0.22976661	0.625659033	{'HEK293T': 1, 'HeLa': 0, 'SKNSH': 0, 'MCF7': 0, 'HUH-7': 0, 'A549': 0}	quality	AAACACCATTGTCACACTCCA	ACAGGTAGTCTGAACACTGGG	ATTTTTCGTTATTGCTCTTGA	ACAGCCCATCGACTGGTGTTG	ACAGCCCATCGACTGGTGTTG	AAAGAGCAGAAGCAGCAGAAACACCATTGTCACACTCCACAAGGGACAGGTAGTCTGAACACTGGGCACTTAATTTTTCGTTATTGCTCTTGACTGGTAACAGCCCATCGACTGGTGTTGCTGCTAACAGCCCATCGACTGGTGTTGACATTGAACTCAGAGCC
25_miRNA_full_subset_quality_AND5_6	hsa-miR-122-5p	hsa-miR-199a-5p	hsa-miR-323a-5p	hsa-miR-21-3p	hsa-miR-21-3p	0.915015271	0.241278798	0.27936215	0.700145199	0.051679907	0.232819558	0.613958148	{'HEK293T': 1, 'HeLa': 0, 'SKNSH': 0, 'MCF7': 0, 'HUH-7': 0, 'A549': 0}	quality	AAACACCATTGTCACACTCCA	ACAGGTAGTCTGAACACTGGG	CGAACGCGCCACGGACCACCT	ACAGCCCATCGACTGGTGTTG	ACAGCCCATCGACTGGTGTTG	AAAGAGCAGAAGCAGCAGAAACACCATTGTCACACTCCACAAGGGACAGGTAGTCTGAACACTGGGCACTTACGAACGCGCCACGGACCACCTCTGGTAACAGCCCATCGACTGGTGTTGCTGCTAACAGCCCATCGACTGGTGTTGACATTGAACTCAGAGCC
25_miRNA_full_subset_quality_AND5_7	hsa-miR-137-3p	hsa-miR-21-3p	hsa-miR-21-3p	hsa-miR-21-3p	hsa-miR-137-3p	0.897759215	0.165138417	0.202316982	0.616531912	0.337442531	0.158538345	0.601765578	{'HEK293T': 1, 'HeLa': 0, 'SKNSH': 0, 'MCF7': 0, 'HUH-7': 0, 'A549': 0}	quality	ACGCGTATTCTTAAGCAATAA	ACAGCCCATCGACTGGTGTTG	ACAGCCCATCGACTGGTGTTG	ACAGCCCATCGACTGGTGTTG	ACGCGTATTCTTAAGCAATAA	AAAGAGCAGAAGCAGCAGACGCGTATTCTTAAGCAATAACAAGGGACAGCCCATCGACTGGTGTTGCACTTAACAGCCCATCGACTGGTGTTGCTGGTAACAGCCCATCGACTGGTGTTGCTGCTAACGCGTATTCTTAAGCAATAACCATTGAACTCAGAGCC
25_miRNA_full_subset_quality_AND5_8	hsa-miR-4676-5p	hsa-miR-21-3p	hsa-miR-21-3p	hsa-miR-21-3p	hsa-miR-137-3p	0.906309673	0.171267003	0.290048417	0.616790976	0.343320134	0.164238316	0.589176704	{'HEK293T': 1, 'HeLa': 0, 'SKNSH': 0, 'MCF7': 0, 'HUH-7': 0, 'A549': 0}	quality	TCACTGTCTCACCACTGGCTC	ACAGCCCATCGACTGGTGTTG	ACAGCCCATCGACTGGTGTTG	ACAGCCCATCGACTGGTGTTG	ACGCGTATTCTTAAGCAATAA	AAAGAGCAGAAGCAGCAGTCACTGTCTCACCACTGGCTCCAAGGGACAGCCCATCGACTGGTGTTGCACTTAACAGCCCATCGACTGGTGTTGCTGGTAACAGCCCATCGACTGGTGTTGCTGCTAACGCGTATTCTTAAGCAATAACCATTGAACTCAGAGCC
25_miRNA_full_subset_quality_AND5_9	hsa-miR-137-3p	hsa-miR-21-3p	hsa-miR-21-3p	hsa-miR-21-3p	hsa-miR-6837-5p	0.90538463	0.171262931	0.290188362	0.617386886	0.342757938	0.164132695	0.588238867	{'HEK293T': 1, 'HeLa': 0, 'SKNSH': 0, 'MCF7': 0, 'HUH-7': 0, 'A549': 0}	quality	ACGCGTATTCTTAAGCAATAA	ACAGCCCATCGACTGGTGTTG	ACAGCCCATCGACTGGTGTTG	ACAGCCCATCGACTGGTGTTG	ACATTCCCTGCTGGCCCTGGT	AAAGAGCAGAAGCAGCAGACGCGTATTCTTAAGCAATAACAAGGGACAGCCCATCGACTGGTGTTGCACTTAACAGCCCATCGACTGGTGTTGCTGGTAACAGCCCATCGACTGGTGTTGCTGCTAACATTCCCTGCTGGCCCTGGTACATTGAACTCAGAGCC
25_miRNA_full_subset_quality_AND5_10	hsa-miR-7-5p	hsa-miR-122-5p	hsa-miR-218-5p	hsa-miR-218-5p	hsa-miR-9-3p	0.113111851	0.838581155	0.074954475	0.490685308	0.052208264	0.541863636	0.584016449	{'HEK293T': 0, 'HeLa': 1, 'SKNSH': 0, 'MCF7': 0, 'HUH-7': 0, 'A549': 0}	quality	AACAAAATCACTAGTCTTCCA	AAACACCATTGTCACACTCCA	ACATGGTTAGATCAAGCACAA	ACATGGTTAGATCAAGCACAA	CTTTCGGTTATCTAGCTTTAT	AAAGAGCAGAAGCAGCAGAACAAAATCACTAGTCTTCCACAAGGGAAACACCATTGTCACACTCCACACTACATGGTTAGATCAAGCACAACCCTGGACATGGTTAGATCAAGCACAATTCTGCTACTTTCGGTTATCTAGCTTTATACATTGAACTCAGAGCC
25_miRNA_full_subset_quality_AND5_11	hsa-miR-7-5p	hsa-miR-122-5p	hsa-miR-218-5p	hsa-miR-218-5p	hsa-miR-4707-5p	0.11419615	0.83862089	0.077675818	0.493121106	0.052207055	0.590500464	0.573080771	{'HEK293T': 0, 'HeLa': 1, 'SKNSH': 0, 'MCF7': 0, 'HUH-7': 0, 'A549': 0}	quality	AACAAAATCACTAGTCTTCCA	AAACACCATTGTCACACTCCA	ACATGGTTAGATCAAGCACAA	ACATGGTTAGATCAAGCACAA	AGAACCCGCCCGCGCCGGGGC	AAAGAGCAGAAGCAGCAGAACAAAATCACTAGTCTTCCACAAGGGAAACACCATTGTCACACTCCACACTACATGGTTAGATCAAGCACAACCCTGGACATGGTTAGATCAAGCACAATTCTGCTAAGAACCCGCCCGCGCCGGGGCACATTGAACTCAGAGCC
25_miRNA_full_subset_quality_AND5_12	hsa-miR-7-5p	hsa-miR-122-5p	hsa-miR-218-5p	hsa-miR-218-5p	hsa-miR-20b-3p	0.114143315	0.837910632	0.07766965	0.493087121	0.052221167	0.59216776	0.57205283	{'HEK293T': 0, 'HeLa': 1, 'SKNSH': 0, 'MCF7': 0, 'HUH-7': 0, 'A549': 0}	quality	AACAAAATCACTAGTCTTCCA	AAACACCATTGTCACACTCCA	ACATGGTTAGATCAAGCACAA	ACATGGTTAGATCAAGCACAA	TGGAAGTGCCCATACTACAGT	AAAGAGCAGAAGCAGCAGAACAAAATCACTAGTCTTCCACAAGGGAAACACCATTGTCACACTCCACACTACATGGTTAGATCAAGCACAACCCTGGACATGGTTAGATCAAGCACAATTCTGCTCTGGAAGTGCCCATACTACAGTACATTGAACTCAGAGCC
25_miRNA_full_subset_quality_AND5_13	hsa-miR-218-5p	hsa-miR-375-3p	hsa-miR-192-5p	hsa-miR-135b-5p	hsa-miR-214-3p	0.202469067	0.901128938	0.123645533	0.632265377	0.240188709	0.203614521	0.620692296	{'HEK293T': 0, 'HeLa': 1, 'SKNSH': 0, 'MCF7': 0, 'HUH-7': 0, 'A549': 0}	quality	ACATGGTTAGATCAAGCACAA	CACGCGAGCCGAACGAACAAA	GGCTGTCAATTCATAGGTCAG	ACATAGGAATGAAAAGCCATA	CTGCCTGTCTGTGCCTGCTGT	AAAGAGCAGAAGCAGCACATGGTTAGATCAAGCACAAGCCAAGGGCACGCGAGCCGAACGAACAAACACTTAGGCTGTCAATTCATAGGTCAGCTGGACATAGGAATGAAAAGCCATATTCTGCTACTGCCTGTCTGTGCCTGCTGTACATTGAACTCAGAGCC
25_miRNA_full_subset_quality_AND5_14	hsa-miR-218-5p	hsa-miR-375-3p	hsa-miR-192-5p	hsa-miR-135b-5p	hsa-miR-598-5p	0.20236408	0.903652978	0.141509275	0.632724406	0.239952666	0.203504401	0.619642013	{'HEK293T': 0, 'HeLa': 1, 'SKNSH': 0, 'MCF7': 0, 'HUH-7': 0, 'A549': 0}	quality	ACATGGTTAGATCAAGCACAA	CACGCGAGCCGAACGAACAAA	GGCTGTCAATTCATAGGTCAG	ACATAGGAATGAAAAGCCATA	TCACACCATCGGGATCACCGC	AAAGAGCAGAAGCAGCACATGGTTAGATCAAGCACAAGCCAAGGGCACGCGAGCCGAACGAACAAACACTTAGGCTGTCAATTCATAGGTCAGCTGGACATAGGAATGAAAAGCCATATTCTGCTATCACACCATCGGGATCACCGCACATTGAACTCAGAGCC
25_miRNA_full_subset_quality_AND5_15	hsa-miR-218-5p	hsa-miR-375-3p	hsa-miR-192-5p	hsa-miR-135b-5p	hsa-miR-3939	0.202255731	0.901733439	0.141469925	0.632261002	0.239731502	0.203376229	0.617914561	{'HEK293T': 0, 'HeLa': 1, 'SKNSH': 0, 'MCF7': 0, 'HUH-7': 0, 'A549': 0}	quality	ACATGGTTAGATCAAGCACAA	CACGCGAGCCGAACGAACAAA	GGCTGTCAATTCATAGGTCAG	ACATAGGAATGAAAAGCCATA	ACATCCTGTGGTCTGCGCGTA	AAAGAGCAGAAGCAGCACATGGTTAGATCAAGCACAAGCCAAGGGCACGCGAGCCGAACGAACAAACACTTAGGCTGTCAATTCATAGGTCAGCTGGACATAGGAATGAAAAGCCATATTCTGCTAACATCCTGTGGTCTGCGCGTAACATTGAACTCAGAGCC
25_miRNA_full_subset_quality_AND5_16	hsa-miR-9-5p	hsa-miR-203a-3p	hsa-miR-192-5p	hsa-miR-126-3p	hsa-miR-9-5p	0.556058905	0.885623397	0.320190257	0.320244168	0.230080383	0.188718362	0.562564982	{'HEK293T': 0, 'HeLa': 1, 'SKNSH': 0, 'MCF7': 0, 'HUH-7': 0, 'A549': 0}	quality	ATACAGCTAGATAACCAAAGA	TAGTGGTCCTAAACATTTCAC	GGCTGTCAATTCATAGGTCAG	GCATTATTACTCACGGTACGA	ATACAGCTAGATAACCAAAGA	AAAGAGCAGAAGCAGCAGATACAGCTAGATAACCAAAGACAAGGGTAGTGGTCCTAAACATTTCACCACTTAGGCTGTCAATTCATAGGTCAGCTGGTAGCATTATTACTCACGGTACGACTGCTAATACAGCTAGATAACCAAAGAACATTGAACTCAGAGCC
25_miRNA_full_subset_quality_AND5_17	hsa-miR-9-5p	hsa-miR-203a-3p	hsa-miR-192-5p	hsa-miR-885-5p	hsa-miR-9-5p	0.59339328	0.881404609	0.329467353	0.332191493	0.143288674	0.196851975	0.562366054	{'HEK293T': 0, 'HeLa': 1, 'SKNSH': 0, 'MCF7': 0, 'HUH-7': 0, 'A549': 0}	quality	ATACAGCTAGATAACCAAAGA	TAGTGGTCCTAAACATTTCAC	GGCTGTCAATTCATAGGTCAG	GAGGCAGGGTAGTGTAATGGA	ATACAGCTAGATAACCAAAGA	AAAGAGCAGAAGCAGCAGATACAGCTAGATAACCAAAGACAAGGGTAGTGGTCCTAAACATTTCACCACTTAGGCTGTCAATTCATAGGTCAGCTGGTGAGGCAGGGTAGTGTAATGGATCTGCTAATACAGCTAGATAACCAAAGAACATTGAACTCAGAGCC
25_miRNA_full_subset_quality_AND5_18	hsa-miR-9-5p	hsa-miR-203a-3p	hsa-miR-192-5p	hsa-miR-153-3p	hsa-miR-9-5p	0.604824039	0.898987714	0.324662737	0.333807428	0.243305407	0.198179107	0.55803197	{'HEK293T': 0, 'HeLa': 1, 'SKNSH': 0, 'MCF7': 0, 'HUH-7': 0, 'A549': 0}	quality	ATACAGCTAGATAACCAAAGA	TAGTGGTCCTAAACATTTCAC	GGCTGTCAATTCATAGGTCAG	ATCACTTTTGTGACTATGCAA	ATACAGCTAGATAACCAAAGA	AAAGAGCAGAAGCAGCAGATACAGCTAGATAACCAAAGACAAGGGTAGTGGTCCTAAACATTTCACCACTTAGGCTGTCAATTCATAGGTCAGCTGGTAATCACTTTTGTGACTATGCAACTGCTAATACAGCTAGATAACCAAAGAACATTGAACTCAGAGCC
25_miRNA_full_subset_quality_AND5_19	hsa-miR-31-5p	hsa-miR-616-3p	hsa-miR-10a-5p	hsa-miR-203a-3p	hsa-miR-122-5p	0.219540243	0.225048499	0.915766032	0.339560971	0.054574819	0.225876998	0.702845726	{'HEK293T': 0, 'HeLa': 0, 'SKNSH': 1, 'MCF7': 0, 'HUH-7': 0, 'A549': 0}	quality	AGCTATGCCAGCATCTTGCCT	TGCTCAAACCCTCCAATGACT	CAAATTCGGATCTACAGGGTA	TAGTGGTCCTAAACATTTCAC	AAACACCATTGTCACACTCCA	AAAGAGCAGAAGCAGCAAGCTATGCCAGCATCTTGCCTCCAAGGGTGCTCAAACCCTCCAATGACTCACTTACAAATTCGGATCTACAGGGTACTGGTATAGTGGTCCTAAACATTTCACCTGCTAAAACACCATTGTCACACTCCAACATTGAACTCAGAGCC
25_miRNA_full_subset_quality_AND5_20	hsa-miR-31-5p	hsa-miR-122-5p	hsa-miR-10a-5p	hsa-miR-203a-3p	hsa-miR-122-5p	0.219049182	0.224625579	0.908783194	0.33896817	0.029786875	0.225557844	0.701185664	{'HEK293T': 0, 'HeLa': 0, 'SKNSH': 1, 'MCF7': 0, 'HUH-7': 0, 'A549': 0}	quality	AGCTATGCCAGCATCTTGCCT	AAACACCATTGTCACACTCCA	CAAATTCGGATCTACAGGGTA	TAGTGGTCCTAAACATTTCAC	AAACACCATTGTCACACTCCA	AAAGAGCAGAAGCAGCAAGCTATGCCAGCATCTTGCCTCCAAGGGAAACACCATTGTCACACTCCACACTTACAAATTCGGATCTACAGGGTACTGGTATAGTGGTCCTAAACATTTCACCTGCTAAAACACCATTGTCACACTCCAACATTGAACTCAGAGCC
25_miRNA_full_subset_quality_AND5_21	hsa-miR-31-5p	hsa-miR-616-3p	hsa-miR-10a-5p	hsa-miR-224-5p	hsa-miR-122-5p	0.219550625	0.155402762	0.911629497	0.963023524	0.054215288	0.195879629	0.620695626	{'HEK293T': 0, 'HeLa': 0, 'SKNSH': 1, 'MCF7': 0, 'HUH-7': 0, 'A549': 0}	quality	AGCTATGCCAGCATCTTGCCT	TGCTCAAACCCTCCAATGACT	CAAATTCGGATCTACAGGGTA	ACGGAACCACTAGTGACTTGA	AAACACCATTGTCACACTCCA	AAAGAGCAGAAGCAGCAAGCTATGCCAGCATCTTGCCTCCAAGGGTGCTCAAACCCTCCAATGACTCACTTACAAATTCGGATCTACAGGGTACTGGTAACGGAACCACTAGTGACTTGACTGCTAAAACACCATTGTCACACTCCAACATTGAACTCAGAGCC
25_miRNA_full_subset_quality_AND5_22	hsa-miR-378a-3p	hsa-miR-365a-5p	hsa-miR-31-3p	hsa-miR-122-5p	hsa-miR-203a-3p	0.328789322	0.293678111	0.910907839	0.306641742	0.053901029	0.284555095	0.657394779	{'HEK293T': 0, 'HeLa': 0, 'SKNSH': 1, 'MCF7': 0, 'HUH-7': 0, 'A549': 0}	quality	CCTTCTGACTCCAAGTCCAGT	CATCTGCCCCCAAAAGTCCCT	TGGCAATATGTTGGCATAGCA	AAACACCATTGTCACACTCCA	TAGTGGTCCTAAACATTTCAC	AAAGAGCAGAAGCAGCAGCCTTCTGACTCCAAGTCCAGTCAAGGGCATCTGCCCCCAAAAGTCCCTCACTTTGGCAATATGTTGGCATAGCACCTGGTAAAACACCATTGTCACACTCCACTGCTATAGTGGTCCTAAACATTTCACACATTGAACTCAGAGCC
25_miRNA_full_subset_quality_AND5_23	hsa-miR-378a-3p	hsa-miR-3619-5p	hsa-miR-31-3p	hsa-miR-122-5p	hsa-miR-203a-3p	0.3289129	0.293893726	0.909350357	0.306971474	0.053889116	0.284758434	0.655665227	{'HEK293T': 0, 'HeLa': 0, 'SKNSH': 1, 'MCF7': 0, 'HUH-7': 0, 'A549': 0}	quality	CCTTCTGACTCCAAGTCCAGT	CTGCACCAGCCTGCCTGCTGA	TGGCAATATGTTGGCATAGCA	AAACACCATTGTCACACTCCA	TAGTGGTCCTAAACATTTCAC	AAAGAGCAGAAGCAGCAGCCTTCTGACTCCAAGTCCAGTCAAGGGCTGCACCAGCCTGCCTGCTGACACTTTGGCAATATGTTGGCATAGCACCTGGTAAAACACCATTGTCACACTCCACTGCTATAGTGGTCCTAAACATTTCACACATTGAACTCAGAGCC
25_miRNA_full_subset_quality_AND5_24	hsa-miR-378a-3p	hsa-miR-192-5p	hsa-miR-31-3p	hsa-miR-122-5p	hsa-miR-203a-3p	0.310105838	0.29158106	0.874077702	0.305046702	0.047094447	0.138432298	0.655625633	{'HEK293T': 0, 'HeLa': 0, 'SKNSH': 1, 'MCF7': 0, 'HUH-7': 0, 'A549': 0}	quality	CCTTCTGACTCCAAGTCCAGT	GGCTGTCAATTCATAGGTCAG	TGGCAATATGTTGGCATAGCA	AAACACCATTGTCACACTCCA	TAGTGGTCCTAAACATTTCAC	AAAGAGCAGAAGCAGCAGCCTTCTGACTCCAAGTCCAGTCAAGGGGGCTGTCAATTCATAGGTCAGCACTTTGGCAATATGTTGGCATAGCACCTGGTAAAACACCATTGTCACACTCCACTGCTATAGTGGTCCTAAACATTTCACACATTGAACTCAGAGCC
25_miRNA_full_subset_quality_AND5_25	hsa-miR-192-5p	hsa-miR-183-5p	hsa-miR-203a-3p	hsa-miR-224-5p	hsa-miR-224-5p	0.723357439	0.190660796	0.900226285	0.314080411	0.222260408	0.15881699	0.578391077	{'HEK293T': 0, 'HeLa': 0, 'SKNSH': 1, 'MCF7': 0, 'HUH-7': 0, 'A549': 0}	quality	GGCTGTCAATTCATAGGTCAG	GTGAATTCTACCAGTGCCATA	TAGTGGTCCTAAACATTTCAC	ACGGAACCACTAGTGACTTGA	ACGGAACCACTAGTGACTTGA	AAAGAGCAGAAGCAGCAGGGCTGTCAATTCATAGGTCAGCAAGGGGTGAATTCTACCAGTGCCATACACTTATAGTGGTCCTAAACATTTCACCTGGTAACGGAACCACTAGTGACTTGACTGCTAACGGAACCACTAGTGACTTGAACATTGAACTCAGAGCC
25_miRNA_full_subset_quality_AND5_26	hsa-miR-192-5p	hsa-miR-183-5p	hsa-miR-203a-3p	hsa-miR-203a-3p	hsa-miR-224-5p	0.7232422	0.308979393	0.904259358	0.197551366	0.229110101	0.177799477	0.576922851	{'HEK293T': 0, 'HeLa': 0, 'SKNSH': 1, 'MCF7': 0, 'HUH-7': 0, 'A549': 0}	quality	GGCTGTCAATTCATAGGTCAG	GTGAATTCTACCAGTGCCATA	TAGTGGTCCTAAACATTTCAC	TAGTGGTCCTAAACATTTCAC	ACGGAACCACTAGTGACTTGA	AAAGAGCAGAAGCAGCAGGGCTGTCAATTCATAGGTCAGCAAGGGGTGAATTCTACCAGTGCCATACACTTATAGTGGTCCTAAACATTTCACCTGGTATAGTGGTCCTAAACATTTCACCTGCTAACGGAACCACTAGTGACTTGAACATTGAACTCAGAGCC
25_miRNA_full_subset_quality_AND5_27	hsa-miR-192-5p	hsa-miR-203a-3p	hsa-miR-203a-3p	hsa-miR-203a-3p	hsa-miR-224-5p	0.78598623	0.312107137	0.908210052	0.14913526	0.235398397	0.181384402	0.575407766	{'HEK293T': 0, 'HeLa': 0, 'SKNSH': 1, 'MCF7': 0, 'HUH-7': 0, 'A549': 0}	quality	GGCTGTCAATTCATAGGTCAG	TAGTGGTCCTAAACATTTCAC	TAGTGGTCCTAAACATTTCAC	TAGTGGTCCTAAACATTTCAC	ACGGAACCACTAGTGACTTGA	AAAGAGCAGAAGCAGCAGGGCTGTCAATTCATAGGTCAGCAAGGGTAGTGGTCCTAAACATTTCACCACTTATAGTGGTCCTAAACATTTCACCTGGTATAGTGGTCCTAAACATTTCACCTGCTAACGGAACCACTAGTGACTTGAACATTGAACTCAGAGCC
25_miRNA_full_subset_quality_AND5_28	hsa-miR-218-5p	hsa-miR-122-5p	hsa-miR-31-5p	hsa-miR-31-5p	hsa-miR-218-5p	0.115808311	0.137764644	0.080217131	0.942571347	0.054346773	0.149014886	0.835140998	{'HEK293T': 0, 'HeLa': 0, 'SKNSH': 0, 'MCF7': 1, 'HUH-7': 0, 'A549': 0}	quality	ACATGGTTAGATCAAGCACAA	AAACACCATTGTCACACTCCA	AGCTATGCCAGCATCTTGCCT	AGCTATGCCAGCATCTTGCCT	ACATGGTTAGATCAAGCACAA	AAAGAGCAGAAGCAGCACATGGTTAGATCAAGCACAAGCCAAGGGAAACACCATTGTCACACTCCACACTTAGCTATGCCAGCATCTTGCCTCCTGGTAGCTATGCCAGCATCTTGCCTTCTGCACATGGTTAGATCAAGCACAAAAACATTGAACTCAGAGCC
25_miRNA_full_subset_quality_AND5_29	hsa-miR-4802-5p	hsa-miR-122-5p	hsa-miR-31-5p	hsa-miR-31-5p	hsa-miR-218-5p	0.197857361	0.138125329	0.145557986	0.95530103	0.054424673	0.150494175	0.818009125	{'HEK293T': 0, 'HeLa': 0, 'SKNSH': 0, 'MCF7': 1, 'HUH-7': 0, 'A549': 0}	quality	ACATGGTCTAGAACCTCCATA	AAACACCATTGTCACACTCCA	AGCTATGCCAGCATCTTGCCT	AGCTATGCCAGCATCTTGCCT	ACATGGTTAGATCAAGCACAA	AAAGAGCAGAAGCAGCACATGGTCTAGAACCTCCATAGCCAAGGGAAACACCATTGTCACACTCCACACTTAGCTATGCCAGCATCTTGCCTCCTGGTAGCTATGCCAGCATCTTGCCTTCTGCACATGGTTAGATCAAGCACAAAAACATTGAACTCAGAGCC
25_miRNA_full_subset_quality_AND5_30	hsa-miR-218-5p	hsa-miR-122-5p	hsa-miR-31-5p	hsa-miR-31-5p	hsa-miR-3620-5p	0.197806662	0.138056619	0.145622595	0.95514272	0.0544271	0.150593638	0.817841397	{'HEK293T': 0, 'HeLa': 0, 'SKNSH': 0, 'MCF7': 1, 'HUH-7': 0, 'A549': 0}	quality	ACATGGTTAGATCAAGCACAA	AAACACCATTGTCACACTCCA	AGCTATGCCAGCATCTTGCCT	AGCTATGCCAGCATCTTGCCT	GCCCAGCCCAGCCCAGCCCAC	AAAGAGCAGAAGCAGCACATGGTTAGATCAAGCACAAGCCAAGGGAAACACCATTGTCACACTCCACACTTAGCTATGCCAGCATCTTGCCTCCTGGTAGCTATGCCAGCATCTTGCCTTCTGCTAGCCCAGCCCAGCCCAGCCCACACATTGAACTCAGAGCC
25_miRNA_full_subset_quality_AND5_31	hsa-miR-31-5p	hsa-miR-221-3p	hsa-miR-137-3p	hsa-miR-192-5p	hsa-miR-137-3p	0.119058107	0.196899684	0.230849484	0.940948754	0.230549854	0.113483485	0.762780631	{'HEK293T': 0, 'HeLa': 0, 'SKNSH': 0, 'MCF7': 1, 'HUH-7': 0, 'A549': 0}	quality	AGCTATGCCAGCATCTTGCCT	AACCCAGCAGACAATGTAGCT	ACGCGTATTCTTAAGCAATAA	GGCTGTCAATTCATAGGTCAG	ACGCGTATTCTTAAGCAATAA	AAAGAGCAGAAGCAGCAAGCTATGCCAGCATCTTGCCTCCAAGGAACCCAGCAGACAATGTAGCTGCACTTAACGCGTATTCTTAAGCAATAACTGGTAGGCTGTCAATTCATAGGTCAGCTGCTAACGCGTATTCTTAAGCAATAACCATTGAACTCAGAGCC
25_miRNA_full_subset_quality_AND5_32	hsa-miR-31-3p	hsa-miR-221-3p	hsa-miR-137-3p	hsa-miR-192-5p	hsa-miR-31-5p	0.117448551	0.149241335	0.352865572	0.938137537	0.231415752	0.094018148	0.749139666	{'HEK293T': 0, 'HeLa': 0, 'SKNSH': 0, 'MCF7': 1, 'HUH-7': 0, 'A549': 0}	quality	TGGCAATATGTTGGCATAGCA	AACCCAGCAGACAATGTAGCT	ACGCGTATTCTTAAGCAATAA	GGCTGTCAATTCATAGGTCAG	AGCTATGCCAGCATCTTGCCT	AAAGAGCAGAAGCAGCCTGGCAATATGTTGGCATAGCACCAAGGAACCCAGCAGACAATGTAGCTGCACTTAACGCGTATTCTTAAGCAATAACTGGTAGGCTGTCAATTCATAGGTCAGCTGCTAGCTATGCCAGCATCTTGCCTAACATTGAACTCAGAGCC
25_miRNA_full_subset_quality_AND5_33	hsa-miR-31-3p	hsa-miR-221-3p	hsa-miR-137-3p	hsa-miR-192-5p	hsa-miR-137-3p	0.119498045	0.2595576	0.230650329	0.939944406	0.231397793	0.122128656	0.747297922	{'HEK293T': 0, 'HeLa': 0, 'SKNSH': 0, 'MCF7': 1, 'HUH-7': 0, 'A549': 0}	quality	TGGCAATATGTTGGCATAGCA	AACCCAGCAGACAATGTAGCT	ACGCGTATTCTTAAGCAATAA	GGCTGTCAATTCATAGGTCAG	ACGCGTATTCTTAAGCAATAA	AAAGAGCAGAAGCAGCCTGGCAATATGTTGGCATAGCACCAAGGAACCCAGCAGACAATGTAGCTGCACTTAACGCGTATTCTTAAGCAATAACTGGTAGGCTGTCAATTCATAGGTCAGCTGCTAACGCGTATTCTTAAGCAATAACCATTGAACTCAGAGCC
25_miRNA_full_subset_quality_AND5_34	hsa-miR-10a-5p	hsa-miR-199a-3p	hsa-miR-31-5p	hsa-miR-31-5p	hsa-miR-885-5p	0.210552195	0.132960822	0.16975017	0.947228048	0.243510104	0.138973098	0.76807877	{'HEK293T': 0, 'HeLa': 0, 'SKNSH': 0, 'MCF7': 1, 'HUH-7': 0, 'A549': 0}	quality	CAAATTCGGATCTACAGGGTA	AACCAATGTGCAGACTACTGT	AGCTATGCCAGCATCTTGCCT	AGCTATGCCAGCATCTTGCCT	GAGGCAGGGTAGTGTAATGGA	AAAGAGCAGAAGCAGCAGCAAATTCGGATCTACAGGGTACAAGAACCAATGTGCAGACTACTGTAGCACTTAGCTATGCCAGCATCTTGCCTCCTGGTAGCTATGCCAGCATCTTGCCTTCTGCTGAGGCAGGGTAGTGTAATGGAAACATTGAACTCAGAGCC
25_miRNA_full_subset_quality_AND5_35	hsa-miR-10a-5p	hsa-miR-199a-3p	hsa-miR-31-5p	hsa-miR-192-5p	hsa-miR-146a-5p	0.210948033	0.222180225	0.170818139	0.945401343	0.197887501	0.122718961	0.760490771	{'HEK293T': 0, 'HeLa': 0, 'SKNSH': 0, 'MCF7': 1, 'HUH-7': 0, 'A549': 0}	quality	CAAATTCGGATCTACAGGGTA	AACCAATGTGCAGACTACTGT	AGCTATGCCAGCATCTTGCCT	GGCTGTCAATTCATAGGTCAG	ACCCATGGAATTCAGTTCTCA	AAAGAGCAGAAGCAGCAGCAAATTCGGATCTACAGGGTACAAGAACCAATGTGCAGACTACTGTAGCACTTAGCTATGCCAGCATCTTGCCTCCTGGTAGGCTGTCAATTCATAGGTCAGCTGCTACCCATGGAATTCAGTTCTCAAACATTGAACTCAGAGCC
25_miRNA_full_subset_quality_AND5_36	hsa-miR-10a-5p	hsa-miR-199a-3p	hsa-miR-31-5p	hsa-miR-192-5p	hsa-miR-29b-2-5p	0.211105394	0.223309468	0.170908652	0.94799968	0.239672676	0.123151318	0.754370179	{'HEK293T': 0, 'HeLa': 0, 'SKNSH': 0, 'MCF7': 1, 'HUH-7': 0, 'A549': 0}	quality	CAAATTCGGATCTACAGGGTA	AACCAATGTGCAGACTACTGT	AGCTATGCCAGCATCTTGCCT	GGCTGTCAATTCATAGGTCAG	TAAGCCACCATGTGAAACCAG	AAAGAGCAGAAGCAGCAGCAAATTCGGATCTACAGGGTACAAGAACCAATGTGCAGACTACTGTAGCACTTAGCTATGCCAGCATCTTGCCTCCTGGTAGGCTGTCAATTCATAGGTCAGCTGCTATAAGCCACCATGTGAAACCAGACATTGAACTCAGAGCC
25_miRNA_full_subset_quality_AND5_37	hsa-miR-218-5p	hsa-miR-203a-3p	hsa-miR-361-5p	hsa-miR-31-5p	hsa-miR-1180-5p	0.176666048	0.209402958	0.131896811	0.327221816	0.879917042	0.238328631	0.663213789	{'HEK293T': 0, 'HeLa': 0, 'SKNSH': 0, 'MCF7': 0, 'HUH-7': 1, 'A549': 0}	quality	ACATGGTTAGATCAAGCACAA	TAGTGGTCCTAAACATTTCAC	TACCCCTGGAGATTCTGATAA	AGCTATGCCAGCATCTTGCCT	TATTCCCGGCCGGGTGGGTCC	AAAGAGCAGAAGCAGCACATGGTTAGATCAAGCACAAGCCAAGGGTAGTGGTCCTAAACATTTCACCACTTATACCCCTGGAGATTCTGATAACTGGTAGCTATGCCAGCATCTTGCCTTCTGCTATATTCCCGGCCGGGTGGGTCCACATTGAACTCAGAGCC
25_miRNA_full_subset_quality_AND5_38	hsa-miR-218-5p	hsa-miR-203a-3p	hsa-miR-218-5p	hsa-miR-31-5p	hsa-miR-1180-5p	0.117901694	0.236814512	0.080225079	0.337209014	0.865319027	0.251790799	0.660530807	{'HEK293T': 0, 'HeLa': 0, 'SKNSH': 0, 'MCF7': 0, 'HUH-7': 1, 'A549': 0}	quality	ACATGGTTAGATCAAGCACAA	TAGTGGTCCTAAACATTTCAC	ACATGGTTAGATCAAGCACAA	AGCTATGCCAGCATCTTGCCT	TATTCCCGGCCGGGTGGGTCC	AAAGAGCAGAAGCAGCACATGGTTAGATCAAGCACAAGCCAAGGGTAGTGGTCCTAAACATTTCACCACTACATGGTTAGATCAAGCACAACCCTGGTAGCTATGCCAGCATCTTGCCTTCTGCTATATTCCCGGCCGGGTGGGTCCACATTGAACTCAGAGCC
25_miRNA_full_subset_quality_AND5_39	hsa-miR-218-5p	hsa-miR-203a-3p	hsa-miR-218-5p	hsa-miR-31-5p	hsa-miR-376a-3p	0.117820174	0.230819995	0.080072874	0.333861234	0.857893051	0.241346878	0.65710882	{'HEK293T': 0, 'HeLa': 0, 'SKNSH': 0, 'MCF7': 0, 'HUH-7': 1, 'A549': 0}	quality	ACATGGTTAGATCAAGCACAA	TAGTGGTCCTAAACATTTCAC	ACATGGTTAGATCAAGCACAA	AGCTATGCCAGCATCTTGCCT	ACGTGGATTTTCCTCTATGAT	AAAGAGCAGAAGCAGCACATGGTTAGATCAAGCACAAGCCAAGGGTAGTGGTCCTAAACATTTCACCACTACATGGTTAGATCAAGCACAACCCTGGTAGCTATGCCAGCATCTTGCCTTCTGCTACGTGGATTTTCCTCTATGATAACATTGAACTCAGAGCC
25_miRNA_full_subset_quality_AND5_40	hsa-miR-199a-3p	hsa-miR-214-3p	hsa-miR-138-5p	hsa-miR-31-3p	hsa-miR-221-3p	0.122091645	0.282341318	0.140529326	0.951876501	0.826838252	0.229398516	0.548665058	{'HEK293T': 0, 'HeLa': 0, 'SKNSH': 0, 'MCF7': 0, 'HUH-7': 1, 'A549': 0}	quality	AACCAATGTGCAGACTACTGT	CTGCCTGTCTGTGCCTGCTGT	GCCTGATTCACAACACCAGCT	TGGCAATATGTTGGCATAGCA	AACCCAGCAGACAATGTAGCT	AAAGAGCAGAAGCAGCAACCAATGTGCAGACTACTGTGCCAAGGGCTGCCTGTCTGTGCCTGCTGTCACTTAGCCTGATTCACAACACCAGCTCTGGTTGGCAATATGTTGGCATAGCATCTGCTAACCCAGCAGACAATGTAGCTAACATTGAACTCAGAGCC
25_miRNA_full_subset_quality_AND5_41	hsa-miR-199a-3p	hsa-miR-31-5p	hsa-miR-138-5p	hsa-miR-224-5p	hsa-miR-221-3p	0.121384148	0.147460539	0.164041017	0.947417009	0.727461879	0.175981638	0.522245262	{'HEK293T': 0, 'HeLa': 0, 'SKNSH': 0, 'MCF7': 0, 'HUH-7': 1, 'A549': 0}	quality	AACCAATGTGCAGACTACTGT	AGCTATGCCAGCATCTTGCCT	GCCTGATTCACAACACCAGCT	ACGGAACCACTAGTGACTTGA	AACCCAGCAGACAATGTAGCT	AAAGAGCAGAAGCAGCAACCAATGTGCAGACTACTGTGCCAAGGAGCTATGCCAGCATCTTGCCTGCACTTAGCCTGATTCACAACACCAGCTCTGGTAACGGAACCACTAGTGACTTGACTGCTAACCCAGCAGACAATGTAGCTAACATTGAACTCAGAGCC
25_miRNA_full_subset_quality_AND5_42	hsa-miR-199a-3p	hsa-miR-31-3p	hsa-miR-138-5p	hsa-miR-224-5p	hsa-miR-221-3p	0.121842009	0.179523365	0.163941684	0.946398762	0.736153656	0.198237172	0.518403431	{'HEK293T': 0, 'HeLa': 0, 'SKNSH': 0, 'MCF7': 0, 'HUH-7': 1, 'A549': 0}	quality	AACCAATGTGCAGACTACTGT	TGGCAATATGTTGGCATAGCA	GCCTGATTCACAACACCAGCT	ACGGAACCACTAGTGACTTGA	AACCCAGCAGACAATGTAGCT	AAAGAGCAGAAGCAGCAACCAATGTGCAGACTACTGTGCCAAGGTGGCAATATGTTGGCATAGCAGCACTTAGCCTGATTCACAACACCAGCTCTGGTAACGGAACCACTAGTGACTTGACTGCTAACCCAGCAGACAATGTAGCTAACATTGAACTCAGAGCC
25_miRNA_full_subset_quality_AND5_43	hsa-miR-214-3p	hsa-miR-10a-5p	hsa-miR-199a-5p	hsa-miR-10a-5p	hsa-miR-31-5p	0.128092379	0.213039175	0.241736494	0.96226005	0.873202287	0.19936048	0.572758353	{'HEK293T': 0, 'HeLa': 0, 'SKNSH': 0, 'MCF7': 0, 'HUH-7': 1, 'A549': 0}	quality	CTGCCTGTCTGTGCCTGCTGT	CAAATTCGGATCTACAGGGTA	ACAGGTAGTCTGAACACTGGG	CAAATTCGGATCTACAGGGTA	AGCTATGCCAGCATCTTGCCT	AAAGAGCAGAAGCAGCAGCTGCCTGTCTGTGCCTGCTGTCAAGGGCAAATTCGGATCTACAGGGTACACTTAACAGGTAGTCTGAACACTGGGCTGGTACAAATTCGGATCTACAGGGTACTGCTAGCTATGCCAGCATCTTGCCTAACATTGAACTCAGAGCC
25_miRNA_full_subset_quality_AND5_44	hsa-miR-452-3p	hsa-miR-10a-5p	hsa-miR-199a-5p	hsa-miR-10a-5p	hsa-miR-31-5p	0.128073758	0.21327153	0.324009885	0.963506131	0.872515496	0.19923007	0.557904667	{'HEK293T': 0, 'HeLa': 0, 'SKNSH': 0, 'MCF7': 0, 'HUH-7': 1, 'A549': 0}	quality	ACTTACTTCTTTGCAGATGAG	CAAATTCGGATCTACAGGGTA	ACAGGTAGTCTGAACACTGGG	CAAATTCGGATCTACAGGGTA	AGCTATGCCAGCATCTTGCCT	AAAGAGCAGAAGCAGCAACTTACTTCTTTGCAGATGAGCCAAGGGCAAATTCGGATCTACAGGGTACACTTAACAGGTAGTCTGAACACTGGGCTGGTACAAATTCGGATCTACAGGGTACTGCTAGCTATGCCAGCATCTTGCCTAACATTGAACTCAGAGCC
25_miRNA_full_subset_quality_AND5_45	hsa-miR-551b-5p	hsa-miR-10a-5p	hsa-miR-199a-5p	hsa-miR-10a-5p	hsa-miR-31-5p	0.128070038	0.21305458	0.323953265	0.963032936	0.871980376	0.199462802	0.557512983	{'HEK293T': 0, 'HeLa': 0, 'SKNSH': 0, 'MCF7': 0, 'HUH-7': 1, 'A549': 0}	quality	GTCTCACCCACGCTTGATTTC	CAAATTCGGATCTACAGGGTA	ACAGGTAGTCTGAACACTGGG	CAAATTCGGATCTACAGGGTA	AGCTATGCCAGCATCTTGCCT	AAAGAGCAGAAGCAGCACGTCTCACCCACGCTTGATTTCCAAGGGCAAATTCGGATCTACAGGGTACACTTAACAGGTAGTCTGAACACTGGGCTGGTACAAATTCGGATCTACAGGGTACTGCTAGCTATGCCAGCATCTTGCCTAACATTGAACTCAGAGCC
25_miRNA_full_subset_quality_AND5_46	hsa-miR-122-3p	hsa-miR-218-5p	hsa-miR-122-3p	hsa-miR-145-5p	hsa-miR-145-5p	0.208737738	0.366170876	0.129544294	0.94521118	0.234078153	0.872640985	0.538217738	{'HEK293T': 0, 'HeLa': 0, 'SKNSH': 0, 'MCF7': 0, 'HUH-7': 0, 'A549': 1}	quality	ATTTAGTGTGATAATGGCGTT	ACATGGTTAGATCAAGCACAA	ATTTAGTGTGATAATGGCGTT	GGATTCCTGGGAAAACTGGAC	GGATTCCTGGGAAAACTGGAC	AAAGAGCAGAAGCAGCAATTTAGTGTGATAATGGCGTTCCAAGACATGGTTAGATCAAGCACAAAGCACTTATTTAGTGTGATAATGGCGTTCCTGGTAGGATTCCTGGGAAAACTGGACCTGCTAGGATTCCTGGGAAAACTGGACACATTGAACTCAGAGCC
25_miRNA_full_subset_quality_AND5_47	hsa-miR-6807-3p	hsa-miR-218-5p	hsa-miR-122-3p	hsa-miR-145-5p	hsa-miR-145-5p	0.20923746	0.36738411	0.129616556	0.947566082	0.36300302	0.881857978	0.51869759	{'HEK293T': 0, 'HeLa': 0, 'SKNSH': 0, 'MCF7': 0, 'HUH-7': 0, 'A549': 1}	quality	GGGCCAAGCAGGAATGCAGTG	ACATGGTTAGATCAAGCACAA	ATTTAGTGTGATAATGGCGTT	GGATTCCTGGGAAAACTGGAC	GGATTCCTGGGAAAACTGGAC	AAAGAGCAGAAGCAGCAGGGCCAAGCAGGAATGCAGTGCCAAGACATGGTTAGATCAAGCACAAAGCACTTATTTAGTGTGATAATGGCGTTCCTGGTAGGATTCCTGGGAAAACTGGACCTGCTAGGATTCCTGGGAAAACTGGACACATTGAACTCAGAGCC
25_miRNA_full_subset_quality_AND5_48	hsa-miR-548av-5p	hsa-miR-218-5p	hsa-miR-122-3p	hsa-miR-145-5p	hsa-miR-145-5p	0.209128837	0.367399337	0.129650651	0.947596885	0.363213602	0.881320463	0.518465072	{'HEK293T': 0, 'HeLa': 0, 'SKNSH': 0, 'MCF7': 0, 'HUH-7': 0, 'A549': 1}	quality	AAAAAATCCGCAAGTACTTTT	ACATGGTTAGATCAAGCACAA	ATTTAGTGTGATAATGGCGTT	GGATTCCTGGGAAAACTGGAC	GGATTCCTGGGAAAACTGGAC	AAAGAGCAGAAGCAGCAGAAAAAATCCGCAAGTACTTTTCAAGACATGGTTAGATCAAGCACAAAGCACTTATTTAGTGTGATAATGGCGTTCCTGGTAGGATTCCTGGGAAAACTGGACCTGCTAGGATTCCTGGGAAAACTGGACACATTGAACTCAGAGCC
25_miRNA_full_subset_quality_AND5_49	hsa-miR-203a-3p	hsa-miR-551b-3p	hsa-miR-145-5p	hsa-miR-122-5p	hsa-miR-199a-3p	0.680413265	0.444059464	0.157654165	0.337806142	0.053074792	0.923314828	0.588713263	{'HEK293T': 0, 'HeLa': 0, 'SKNSH': 0, 'MCF7': 0, 'HUH-7': 0, 'A549': 1}	quality	TAGTGGTCCTAAACATTTCAC	CTGAAACCAAGTATGGGTCGC	GGATTCCTGGGAAAACTGGAC	AAACACCATTGTCACACTCCA	AACCAATGTGCAGACTACTGT	AAAGAGCAGAAGCAGCAGTAGTGGTCCTAAACATTTCACCAAGGGCTGAAACCAAGTATGGGTCGCCACTTAGGATTCCTGGGAAAACTGGACCTGGTAAAACACCATTGTCACACTCCACTGCAACCAATGTGCAGACTACTGTAAACATTGAACTCAGAGCC
25_miRNA_full_subset_quality_AND5_50	hsa-miR-551b-3p	hsa-miR-199a-5p	hsa-miR-145-5p	hsa-miR-122-5p	hsa-miR-203a-3p	0.682290246	0.446538685	0.279470149	0.338186622	0.053067401	0.924718189	0.564807569	{'HEK293T': 0, 'HeLa': 0, 'SKNSH': 0, 'MCF7': 0, 'HUH-7': 0, 'A549': 1}	quality	CTGAAACCAAGTATGGGTCGC	ACAGGTAGTCTGAACACTGGG	GGATTCCTGGGAAAACTGGAC	AAACACCATTGTCACACTCCA	TAGTGGTCCTAAACATTTCAC	AAAGAGCAGAAGCAGCAGCTGAAACCAAGTATGGGTCGCCAAGGGACAGGTAGTCTGAACACTGGGCACTTAGGATTCCTGGGAAAACTGGACCTGGTAAAACACCATTGTCACACTCCACTGCTATAGTGGTCCTAAACATTTCACACATTGAACTCAGAGCC
25_miRNA_full_subset_quality_AND5_51	hsa-miR-551b-3p	hsa-miR-551b-3p	hsa-miR-145-5p	hsa-miR-122-5p	hsa-miR-203a-3p	0.545454416	0.393364817	0.556713376	0.33732738	0.051720272	0.917841107	0.540925055	{'HEK293T': 0, 'HeLa': 0, 'SKNSH': 0, 'MCF7': 0, 'HUH-7': 0, 'A549': 1}	quality	CTGAAACCAAGTATGGGTCGC	CTGAAACCAAGTATGGGTCGC	GGATTCCTGGGAAAACTGGAC	AAACACCATTGTCACACTCCA	TAGTGGTCCTAAACATTTCAC	AAAGAGCAGAAGCAGCAGCTGAAACCAAGTATGGGTCGCCAAGGGCTGAAACCAAGTATGGGTCGCCACTTAGGATTCCTGGGAAAACTGGACCTGGTAAAACACCATTGTCACACTCCACTGCTATAGTGGTCCTAAACATTTCACACATTGAACTCAGAGCC
25_miRNA_full_subset_quality_AND5_52	hsa-miR-199a-3p	hsa-miR-143-3p	hsa-miR-122-5p	hsa-miR-452-5p	hsa-miR-17-3p	0.454400121	0.460339512	0.157811656	0.905901843	0.052793511	0.777394453	0.450829505	{'HEK293T': 0, 'HeLa': 0, 'SKNSH': 0, 'MCF7': 0, 'HUH-7': 0, 'A549': 1}	quality	AACCAATGTGCAGACTACTGT	GAGCTACAGTGCTTCATCTCA	AAACACCATTGTCACACTCCA	CAGTTTCCTCTGCAAACAGTT	TACAAGTGCCTTCACTGCAGT	AAAGAGCAGAAGCAGCAACCAATGTGCAGACTACTGTGCCAAGGGGAGCTACAGTGCTTCATCTCACACTTAAAACACCATTGTCACACTCCACTGGTACAGTTTCCTCTGCAAACAGTTCTGCTATACAAGTGCCTTCACTGCAGTACATTGAACTCAGAGCC
25_miRNA_full_subset_quality_AND5_53	hsa-miR-199a-3p	hsa-miR-143-3p	hsa-miR-122-5p	hsa-miR-92b-5p	hsa-miR-17-3p	0.454745363	0.532477701	0.157764946	0.904005426	0.052819112	0.797786909	0.445563627	{'HEK293T': 0, 'HeLa': 0, 'SKNSH': 0, 'MCF7': 0, 'HUH-7': 0, 'A549': 1}	quality	AACCAATGTGCAGACTACTGT	GAGCTACAGTGCTTCATCTCA	AAACACCATTGTCACACTCCA	ACTGCACCGCGTCCCGTCCCT	TACAAGTGCCTTCACTGCAGT	AAAGAGCAGAAGCAGCAACCAATGTGCAGACTACTGTGCCAAGGGGAGCTACAGTGCTTCATCTCACACTTAAAACACCATTGTCACACTCCACTGGTAACTGCACCGCGTCCCGTCCCTCTGCTATACAAGTGCCTTCACTGCAGTACATTGAACTCAGAGCC
25_miRNA_full_subset_quality_AND5_54	hsa-miR-199a-3p	hsa-miR-143-3p	hsa-miR-122-5p	hsa-miR-2681-3p	hsa-miR-17-3p	0.453954274	0.53256943	0.157378663	0.904421634	0.052815018	0.796721557	0.445510193	{'HEK293T': 0, 'HeLa': 0, 'SKNSH': 0, 'MCF7': 0, 'HUH-7': 0, 'A549': 1}	quality	AACCAATGTGCAGACTACTGT	GAGCTACAGTGCTTCATCTCA	AAACACCATTGTCACACTCCA	TGCTTTACCAACTCCATGATA	TACAAGTGCCTTCACTGCAGT	AAAGAGCAGAAGCAGCAACCAATGTGCAGACTACTGTGCCAAGGGGAGCTACAGTGCTTCATCTCACACTTAAAACACCATTGTCACACTCCACTGGTCTGCTTTACCAACTCCATGATACTGCTATACAAGTGCCTTCACTGCAGTACATTGAACTCAGAGCC
