## Supplementary material for "MicroRNA-directed control of complex mRNA stability patterns across cell types": Design of Library 2: 26_miRNA_full_subset_quality_AND6.csv

	miRNA1	miRNA2	miRNA3	miRNA4	miRNA5	miRNA6	HEK293T	HeLa	SKNSH	MCF7	HUH-7	A549	quality	target	type	target1	target2	target3	target4	target5	target6	seq
26_miRNA_full_subset_quality_AND6_1	hsa-miR-203a-3p	hsa-miR-137-3p	hsa-miR-214-3p	hsa-miR-21-3p	hsa-miR-21-3p	hsa-miR-122-5p	0.902732484	0.228927563	0.237337915	0.299728137	0.051577557	0.221440715	0.694930107	{'HEK293T': 1, 'HeLa': 0, 'SKNSH': 0, 'MCF7': 0, 'HUH-7': 0, 'A549': 0}	quality	TAGTGGTCCTAAACATTTCAC	ACGCGTATTCTTAAGCAATAA	CTGCCTGTCTGTGCCTGCTGT	ACAGCCCATCGACTGGTGTTG	ACAGCCCATCGACTGGTGTTG	AAACACCATTGTCACACTCCA	AAAGAGTAGTGGTCCTAAACATTTCACACATTTACGCGTATTCTTAAGCAATAATCAGGGCTGCCTGTCTGTGCCTGCTGTCACCAGACAGCCCATCGACTGGTGTTGGTGTACACAGCCCATCGACTGGTGTTGAAGCAGAAACACCATTGTCACACTCCACC
26_miRNA_full_subset_quality_AND6_2	hsa-miR-203a-3p	hsa-miR-137-3p	hsa-miR-21-3p	hsa-miR-21-3p	hsa-miR-21-3p	hsa-miR-122-5p	0.882945164	0.170103862	0.28883969	0.282981573	0.05018433	0.163663401	0.691790593	{'HEK293T': 1, 'HeLa': 0, 'SKNSH': 0, 'MCF7': 0, 'HUH-7': 0, 'A549': 0}	quality	TAGTGGTCCTAAACATTTCAC	ACGCGTATTCTTAAGCAATAA	ACAGCCCATCGACTGGTGTTG	ACAGCCCATCGACTGGTGTTG	ACAGCCCATCGACTGGTGTTG	AAACACCATTGTCACACTCCA	AAAGAGTAGTGGTCCTAAACATTTCACACATTTACGCGTATTCTTAAGCAATAATCAGGGACAGCCCATCGACTGGTGTTGCACCAGACAGCCCATCGACTGGTGTTGGTGTACACAGCCCATCGACTGGTGTTGAAGCAGAAACACCATTGTCACACTCCACC
26_miRNA_full_subset_quality_AND6_3	hsa-miR-203a-3p	hsa-miR-137-3p	hsa-miR-21-3p	hsa-miR-21-3p	hsa-miR-199a-5p	hsa-miR-122-5p	0.889263653	0.227784877	0.196663342	0.299421688	0.05153049	0.220928013	0.689997971	{'HEK293T': 1, 'HeLa': 0, 'SKNSH': 0, 'MCF7': 0, 'HUH-7': 0, 'A549': 0}	quality	TAGTGGTCCTAAACATTTCAC	ACGCGTATTCTTAAGCAATAA	ACAGCCCATCGACTGGTGTTG	ACAGCCCATCGACTGGTGTTG	ACAGGTAGTCTGAACACTGGG	AAACACCATTGTCACACTCCA	AAAGAGTAGTGGTCCTAAACATTTCACACATTTACGCGTATTCTTAAGCAATAATCAGGGACAGCCCATCGACTGGTGTTGCACCAGACAGCCCATCGACTGGTGTTGGTGTACACAGGTAGTCTGAACACTGGGAAGCAGAAACACCATTGTCACACTCCACC
26_miRNA_full_subset_quality_AND6_4	hsa-miR-122-5p	hsa-miR-21-3p	hsa-miR-873-3p	hsa-miR-199a-5p	hsa-miR-199a-5p	hsa-miR-21-3p	0.902277596	0.240106334	0.181899411	0.697495532	0.051635638	0.232224842	0.621605245	{'HEK293T': 1, 'HeLa': 0, 'SKNSH': 0, 'MCF7': 0, 'HUH-7': 0, 'A549': 0}	quality	AAACACCATTGTCACACTCCA	ACAGCCCATCGACTGGTGTTG	CCCGGGAACTCATCAGTCTCC	ACAGGTAGTCTGAACACTGGG	ACAGGTAGTCTGAACACTGGG	ACAGCCCATCGACTGGTGTTG	AAAGAGAAACACCATTGTCACACTCCAACATTTACAGCCCATCGACTGGTGTTGTCAGGGCCCGGGAACTCATCAGTCTCCCACCAGACAGGTAGTCTGAACACTGGGGTGTACACAGGTAGTCTGAACACTGGGAAGCAGACAGCCCATCGACTGGTGTTGCC
26_miRNA_full_subset_quality_AND6_5	hsa-miR-122-5p	hsa-miR-21-3p	hsa-miR-199a-5p	hsa-miR-199a-5p	hsa-miR-376a-3p	hsa-miR-21-3p	0.895977937	0.233723247	0.181126979	0.682777414	0.051618321	0.22324415	0.621479915	{'HEK293T': 1, 'HeLa': 0, 'SKNSH': 0, 'MCF7': 0, 'HUH-7': 0, 'A549': 0}	quality	AAACACCATTGTCACACTCCA	ACAGCCCATCGACTGGTGTTG	ACAGGTAGTCTGAACACTGGG	ACAGGTAGTCTGAACACTGGG	ACGTGGATTTTCCTCTATGAT	ACAGCCCATCGACTGGTGTTG	AAAGAGAAACACCATTGTCACACTCCAACATTTACAGCCCATCGACTGGTGTTGTCAGGGACAGGTAGTCTGAACACTGGGCACCAGACAGGTAGTCTGAACACTGGGGTGTAACGTGGATTTTCCTCTATGATCAAGCAGACAGCCCATCGACTGGTGTTGCC
26_miRNA_full_subset_quality_AND6_6	hsa-miR-122-5p	hsa-miR-21-3p	hsa-miR-873-3p	hsa-miR-199a-5p	hsa-miR-873-3p	hsa-miR-21-3p	0.917329949	0.241733927	0.279101621	0.699794808	0.051687528	0.233105639	0.616245244	{'HEK293T': 1, 'HeLa': 0, 'SKNSH': 0, 'MCF7': 0, 'HUH-7': 0, 'A549': 0}	quality	AAACACCATTGTCACACTCCA	ACAGCCCATCGACTGGTGTTG	CCCGGGAACTCATCAGTCTCC	ACAGGTAGTCTGAACACTGGG	CCCGGGAACTCATCAGTCTCC	ACAGCCCATCGACTGGTGTTG	AAAGAGAAACACCATTGTCACACTCCAACATTTACAGCCCATCGACTGGTGTTGTCAGGGCCCGGGAACTCATCAGTCTCCCACCAGACAGGTAGTCTGAACACTGGGGTGTACCCCGGGAACTCATCAGTCTCCAAGCAGACAGCCCATCGACTGGTGTTGCC
26_miRNA_full_subset_quality_AND6_7	hsa-miR-335-5p	hsa-miR-214-3p	hsa-miR-199a-3p	hsa-miR-23a-3p	hsa-miR-885-5p	hsa-miR-214-3p	0.677810825	0.078056352	0.09283966	0.315993102	0.173171394	0.102605556	0.525277612	{'HEK293T': 1, 'HeLa': 0, 'SKNSH': 0, 'MCF7': 0, 'HUH-7': 0, 'A549': 0}	quality	ATTTTTCGTTATTGCTCTTGA	CTGCCTGTCTGTGCCTGCTGT	AACCAATGTGCAGACTACTGT	GGAAATCCCTGGCAATGTGAT	GAGGCAGGGTAGTGTAATGGA	CTGCCTGTCTGTGCCTGCTGT	AAAGAGATTTTTCGTTATTGCTCTTGAACATTTCTGCCTGTCTGTGCCTGCTGTTCAGAACCAATGTGCAGACTACTGTGACACCGGAAATCCCTGGCAATGTGATCTGTGTAGAGGCAGGGTAGTGTAATGGACAAGCAGCTGCCTGTCTGTGCCTGCTGTCC
26_miRNA_full_subset_quality_AND6_8	hsa-miR-616-3p	hsa-miR-214-3p	hsa-miR-214-3p	hsa-miR-23a-3p	hsa-miR-885-5p	hsa-miR-214-3p	0.688157707	0.078758694	0.138723922	0.328548886	0.175590818	0.103322804	0.523168682	{'HEK293T': 1, 'HeLa': 0, 'SKNSH': 0, 'MCF7': 0, 'HUH-7': 0, 'A549': 0}	quality	TGCTCAAACCCTCCAATGACT	CTGCCTGTCTGTGCCTGCTGT	CTGCCTGTCTGTGCCTGCTGT	GGAAATCCCTGGCAATGTGAT	GAGGCAGGGTAGTGTAATGGA	CTGCCTGTCTGTGCCTGCTGT	AAAGAGTGCTCAAACCCTCCAATGACTACATTTCTGCCTGTCTGTGCCTGCTGTTCAGGGCTGCCTGTCTGTGCCTGCTGTCACCGGAAATCCCTGGCAATGTGATCTGTGTAGAGGCAGGGTAGTGTAATGGACAAGCAGCTGCCTGTCTGTGCCTGCTGTCC
26_miRNA_full_subset_quality_AND6_9	hsa-miR-616-3p	hsa-miR-214-3p	hsa-miR-199a-3p	hsa-miR-23a-3p	hsa-miR-885-5p	hsa-miR-214-3p	0.678455679	0.078559262	0.093112253	0.327821862	0.175077864	0.103198637	0.522901704	{'HEK293T': 1, 'HeLa': 0, 'SKNSH': 0, 'MCF7': 0, 'HUH-7': 0, 'A549': 0}	quality	TGCTCAAACCCTCCAATGACT	CTGCCTGTCTGTGCCTGCTGT	AACCAATGTGCAGACTACTGT	GGAAATCCCTGGCAATGTGAT	GAGGCAGGGTAGTGTAATGGA	CTGCCTGTCTGTGCCTGCTGT	AAAGAGTGCTCAAACCCTCCAATGACTACATTTCTGCCTGTCTGTGCCTGCTGTTCAGAACCAATGTGCAGACTACTGTGACACCGGAAATCCCTGGCAATGTGATCTGTGTAGAGGCAGGGTAGTGTAATGGACAAGCAGCTGCCTGTCTGTGCCTGCTGTCC
26_miRNA_full_subset_quality_AND6_10	hsa-miR-192-5p	hsa-miR-941	hsa-miR-3187-3p	hsa-miR-218-5p	hsa-miR-203a-3p	hsa-miR-122-5p	0.202911702	0.898775797	0.144675145	0.336828741	0.047670621	0.204300616	0.711498432	{'HEK293T': 0, 'HeLa': 1, 'SKNSH': 0, 'MCF7': 0, 'HUH-7': 0, 'A549': 0}	quality	GGCTGTCAATTCATAGGTCAG	ACATGTGCACACAGCCGGGTG	ACCGCGCAGCCCCATGGCCAA	ACATGGTTAGATCAAGCACAA	TAGTGGTCCTAAACATTTCAC	AAACACCATTGTCACACTCCA	AAAGAGGGCTGTCAATTCATAGGTCAGACATACATGTGCACACAGCCGGGTGACTCAGGACCGCGCAGCCCCATGGCCAAACACCACATGGTTAGATCAAGCACAACTGTGTACTAGTGGTCCTAAACATTTCACAAGCAGAAACACCATTGTCACACTCCACC
26_miRNA_full_subset_quality_AND6_11	hsa-miR-192-5p	hsa-miR-941	hsa-miR-20b-3p	hsa-miR-218-5p	hsa-miR-203a-3p	hsa-miR-122-5p	0.202499244	0.894181752	0.144586788	0.336147445	0.047662425	0.204171951	0.707168181	{'HEK293T': 0, 'HeLa': 1, 'SKNSH': 0, 'MCF7': 0, 'HUH-7': 0, 'A549': 0}	quality	GGCTGTCAATTCATAGGTCAG	ACATGTGCACACAGCCGGGTG	TGGAAGTGCCCATACTACAGT	ACATGGTTAGATCAAGCACAA	TAGTGGTCCTAAACATTTCAC	AAACACCATTGTCACACTCCA	AAAGAGGGCTGTCAATTCATAGGTCAGACATACATGTGCACACAGCCGGGTGACTCAGGGTGGAAGTGCCCATACTACAGTCACCACATGGTTAGATCAAGCACAACTGTGTACTAGTGGTCCTAAACATTTCACAAGCAGAAACACCATTGTCACACTCCACC
26_miRNA_full_subset_quality_AND6_12	hsa-miR-192-5p	hsa-miR-941	hsa-miR-760	hsa-miR-218-5p	hsa-miR-203a-3p	hsa-miR-122-5p	0.202573838	0.892184222	0.144577863	0.336309333	0.047662781	0.204105157	0.705138428	{'HEK293T': 0, 'HeLa': 1, 'SKNSH': 0, 'MCF7': 0, 'HUH-7': 0, 'A549': 0}	quality	GGCTGTCAATTCATAGGTCAG	ACATGTGCACACAGCCGGGTG	TTCCCCACAGACCCAGAGCCG	ACATGGTTAGATCAAGCACAA	TAGTGGTCCTAAACATTTCAC	AAACACCATTGTCACACTCCA	AAAGAGGGCTGTCAATTCATAGGTCAGACATACATGTGCACACAGCCGGGTGACTCAGGGTTCCCCACAGACCCAGAGCCGCACCACATGGTTAGATCAAGCACAACTGTGTACTAGTGGTCCTAAACATTTCACAAGCAGAAACACCATTGTCACACTCCACC
26_miRNA_full_subset_quality_AND6_13	hsa-miR-122-5p	hsa-miR-203a-3p	hsa-miR-192-3p	hsa-miR-218-5p	hsa-miR-218-5p	hsa-miR-9-5p	0.116897459	0.882808905	0.074910195	0.333749668	0.054346069	0.712844968	0.624259233	{'HEK293T': 0, 'HeLa': 1, 'SKNSH': 0, 'MCF7': 0, 'HUH-7': 0, 'A549': 0}	quality	AAACACCATTGTCACACTCCA	TAGTGGTCCTAAACATTTCAC	TGTGACCTATGGAATTGGCAG	ACATGGTTAGATCAAGCACAA	ACATGGTTAGATCAAGCACAA	ATACAGCTAGATAACCAAAGA	AAAGAGAAACACCATTGTCACACTCCAACATTTTAGTGGTCCTAAACATTTCACTCAGTGTGACCTATGGAATTGGCAGGACACCACATGGTTAGATCAAGCACAACTGTGTACATGGTTAGATCAAGCACAAACAAGCAGATACAGCTAGATAACCAAAGACC
26_miRNA_full_subset_quality_AND6_14	hsa-miR-122-5p	hsa-miR-203a-3p	hsa-miR-192-3p	hsa-miR-218-5p	hsa-miR-218-5p	hsa-miR-550a-3p	0.11752425	0.872229818	0.079818314	0.332149594	0.05407938	0.667307901	0.62205393	{'HEK293T': 0, 'HeLa': 1, 'SKNSH': 0, 'MCF7': 0, 'HUH-7': 0, 'A549': 0}	quality	AAACACCATTGTCACACTCCA	TAGTGGTCCTAAACATTTCAC	TGTGACCTATGGAATTGGCAG	ACATGGTTAGATCAAGCACAA	ACATGGTTAGATCAAGCACAA	TGTGCCTGAGGGAGTAAGACA	AAAGAGAAACACCATTGTCACACTCCAACATTTTAGTGGTCCTAAACATTTCACTCAGTGTGACCTATGGAATTGGCAGGACACCACATGGTTAGATCAAGCACAACTGTGTACATGGTTAGATCAAGCACAAACAAGCAGTGTGCCTGAGGGAGTAAGACACC
26_miRNA_full_subset_quality_AND6_15	hsa-miR-122-5p	hsa-miR-203a-3p	hsa-miR-3187-3p	hsa-miR-218-5p	hsa-miR-218-5p	hsa-miR-550a-3p	0.117747295	0.8799584	0.079889102	0.332954906	0.054276383	0.711941949	0.620596473	{'HEK293T': 0, 'HeLa': 1, 'SKNSH': 0, 'MCF7': 0, 'HUH-7': 0, 'A549': 0}	quality	AAACACCATTGTCACACTCCA	TAGTGGTCCTAAACATTTCAC	ACCGCGCAGCCCCATGGCCAA	ACATGGTTAGATCAAGCACAA	ACATGGTTAGATCAAGCACAA	TGTGCCTGAGGGAGTAAGACA	AAAGAGAAACACCATTGTCACACTCCAACATTTTAGTGGTCCTAAACATTTCACTCAGGACCGCGCAGCCCCATGGCCAAACACCACATGGTTAGATCAAGCACAACTGTGTACATGGTTAGATCAAGCACAAACAAGCAGTGTGCCTGAGGGAGTAAGACACC
26_miRNA_full_subset_quality_AND6_16	hsa-miR-7-5p	hsa-miR-6770-5p	hsa-miR-218-5p	hsa-miR-885-5p	hsa-miR-218-5p	hsa-miR-9-3p	0.112674857	0.8209736	0.074528246	0.486581427	0.200629914	0.530699498	0.539950811	{'HEK293T': 0, 'HeLa': 1, 'SKNSH': 0, 'MCF7': 0, 'HUH-7': 0, 'A549': 0}	quality	AACAAAATCACTAGTCTTCCA	CGTGCAAGCTGTGCCTTCTCA	ACATGGTTAGATCAAGCACAA	GAGGCAGGGTAGTGTAATGGA	ACATGGTTAGATCAAGCACAA	CTTTCGGTTATCTAGCTTTAT	AAAGAGAACAAAATCACTAGTCTTCCAACATTTCGTGCAAGCTGTGCCTTCTCATCAGACATGGTTAGATCAAGCACAAGACACCAGAGGCAGGGTAGTGTAATGGACGTGTACATGGTTAGATCAAGCACAAACAAGCAGCTTTCGGTTATCTAGCTTTATCC
26_miRNA_full_subset_quality_AND6_17	hsa-miR-7-5p	hsa-miR-122-3p	hsa-miR-218-5p	hsa-miR-885-5p	hsa-miR-218-5p	hsa-miR-9-3p	0.112450533	0.810111931	0.074474237	0.485618908	0.154258346	0.526680181	0.53941549	{'HEK293T': 0, 'HeLa': 1, 'SKNSH': 0, 'MCF7': 0, 'HUH-7': 0, 'A549': 0}	quality	AACAAAATCACTAGTCTTCCA	ATTTAGTGTGATAATGGCGTT	ACATGGTTAGATCAAGCACAA	GAGGCAGGGTAGTGTAATGGA	ACATGGTTAGATCAAGCACAA	CTTTCGGTTATCTAGCTTTAT	AAAGAGAACAAAATCACTAGTCTTCCAACATTATTTAGTGTGATAATGGCGTTCTCAGACATGGTTAGATCAAGCACAAGACACCAGAGGCAGGGTAGTGTAATGGACGTGTACATGGTTAGATCAAGCACAAACAAGCAGCTTTCGGTTATCTAGCTTTATCC
26_miRNA_full_subset_quality_AND6_18	hsa-miR-7-5p	hsa-miR-4802-3p	hsa-miR-218-5p	hsa-miR-885-5p	hsa-miR-218-5p	hsa-miR-126-3p	0.111884541	0.807443606	0.076254344	0.459979648	0.191380256	0.501190995	0.539305649	{'HEK293T': 0, 'HeLa': 1, 'SKNSH': 0, 'MCF7': 0, 'HUH-7': 0, 'A549': 0}	quality	AACAAAATCACTAGTCTTCCA	TTGAAGGTTTCCATCCATGTA	ACATGGTTAGATCAAGCACAA	GAGGCAGGGTAGTGTAATGGA	ACATGGTTAGATCAAGCACAA	GCATTATTACTCACGGTACGA	AAAGAGAACAAAATCACTAGTCTTCCAACATTTTGAAGGTTTCCATCCATGTACTCAGACATGGTTAGATCAAGCACAAGACACCAGAGGCAGGGTAGTGTAATGGACGTGTACATGGTTAGATCAAGCACAAACAAGCAGGCATTATTACTCACGGTACGACC
26_miRNA_full_subset_quality_AND6_19	hsa-miR-31-5p	hsa-miR-203a-3p	hsa-miR-31-5p	hsa-miR-510-5p	hsa-miR-122-5p	hsa-miR-10a-5p	0.211568691	0.133275792	0.908478254	0.338572358	0.054405823	0.139545554	0.73300461	{'HEK293T': 0, 'HeLa': 0, 'SKNSH': 1, 'MCF7': 0, 'HUH-7': 0, 'A549': 0}	quality	AGCTATGCCAGCATCTTGCCT	TAGTGGTCCTAAACATTTCAC	AGCTATGCCAGCATCTTGCCT	TGATTGCCACTCTCCTGAGTA	AAACACCATTGTCACACTCCA	CAAATTCGGATCTACAGGGTA	AAAGAAGCTATGCCAGCATCTTGCCTTACATTTTAGTGGTCCTAAACATTTCACTCAGGAGCTATGCCAGCATCTTGCCTACACCAGTGATTGCCACTCTCCTGAGTAGTGTACAAACACCATTGTCACACTCCAAAGCAGCAAATTCGGATCTACAGGGTACC
26_miRNA_full_subset_quality_AND6_20	hsa-miR-31-5p	hsa-miR-203a-3p	hsa-miR-31-5p	hsa-miR-6840-5p	hsa-miR-122-5p	hsa-miR-10a-5p	0.211879015	0.133290091	0.907743582	0.338845272	0.054420846	0.139581591	0.732140219	{'HEK293T': 0, 'HeLa': 0, 'SKNSH': 1, 'MCF7': 0, 'HUH-7': 0, 'A549': 0}	quality	AGCTATGCCAGCATCTTGCCT	TAGTGGTCCTAAACATTTCAC	AGCTATGCCAGCATCTTGCCT	TGCAGGTCTTTGCCCGGGGGT	AAACACCATTGTCACACTCCA	CAAATTCGGATCTACAGGGTA	AAAGAAGCTATGCCAGCATCTTGCCTTACATTTTAGTGGTCCTAAACATTTCACTCAGGAGCTATGCCAGCATCTTGCCTACACCAGTGCAGGTCTTTGCCCGGGGGTGTGTACAAACACCATTGTCACACTCCAAAGCAGCAAATTCGGATCTACAGGGTACC
26_miRNA_full_subset_quality_AND6_21	hsa-miR-31-5p	hsa-miR-203a-3p	hsa-miR-10a-5p	hsa-miR-127-5p	hsa-miR-122-5p	hsa-miR-31-5p	0.211765618	0.133324096	0.907662901	0.338653073	0.054429253	0.139602945	0.732107904	{'HEK293T': 0, 'HeLa': 0, 'SKNSH': 1, 'MCF7': 0, 'HUH-7': 0, 'A549': 0}	quality	AGCTATGCCAGCATCTTGCCT	TAGTGGTCCTAAACATTTCAC	CAAATTCGGATCTACAGGGTA	TCAGAGCCCTCTGAGCTTCAG	AAACACCATTGTCACACTCCA	AGCTATGCCAGCATCTTGCCT	AAAGAAGCTATGCCAGCATCTTGCCTTACATTTTAGTGGTCCTAAACATTTCACTCAGGGCAAATTCGGATCTACAGGGTACACCAGTCAGAGCCCTCTGAGCTTCAGGTGTACAAACACCATTGTCACACTCCAAAGCAAGCTATGCCAGCATCTTGCCTGCC
26_miRNA_full_subset_quality_AND6_22	hsa-miR-31-3p	hsa-miR-122-5p	hsa-miR-31-3p	hsa-miR-31-3p	hsa-miR-224-5p	hsa-miR-10a-5p	0.208900343	0.112713846	0.89142695	0.950161914	0.054065671	0.115819056	0.631939094	{'HEK293T': 0, 'HeLa': 0, 'SKNSH': 1, 'MCF7': 0, 'HUH-7': 0, 'A549': 0}	quality	TGGCAATATGTTGGCATAGCA	AAACACCATTGTCACACTCCA	TGGCAATATGTTGGCATAGCA	TGGCAATATGTTGGCATAGCA	ACGGAACCACTAGTGACTTGA	CAAATTCGGATCTACAGGGTA	AAAGCTGGCAATATGTTGGCATAGCATACATTTAAACACCATTGTCACACTCCATCAGGTGGCAATATGTTGGCATAGCAACACCCTGGCAATATGTTGGCATAGCACGTGTACACGGAACCACTAGTGACTTGAAAGCAGCAAATTCGGATCTACAGGGTACC
26_miRNA_full_subset_quality_AND6_23	hsa-miR-31-3p	hsa-miR-122-5p	hsa-miR-31-3p	hsa-miR-31-3p	hsa-miR-10a-5p	hsa-miR-561-5p	0.208882056	0.144945727	0.895179696	0.948861257	0.0543903	0.125392956	0.625588237	{'HEK293T': 0, 'HeLa': 0, 'SKNSH': 1, 'MCF7': 0, 'HUH-7': 0, 'A549': 0}	quality	TGGCAATATGTTGGCATAGCA	AAACACCATTGTCACACTCCA	TGGCAATATGTTGGCATAGCA	TGGCAATATGTTGGCATAGCA	CAAATTCGGATCTACAGGGTA	GCAAAGTTTAAGATCCTTGAT	AAAGCTGGCAATATGTTGGCATAGCATACATTTAAACACCATTGTCACACTCCATCAGGTGGCAATATGTTGGCATAGCAACACCCTGGCAATATGTTGGCATAGCACGTGTACCAAATTCGGATCTACAGGGTAAAGCAGGCAAAGTTTAAGATCCTTGATCC
26_miRNA_full_subset_quality_AND6_24	hsa-miR-31-3p	hsa-miR-122-5p	hsa-miR-224-5p	hsa-miR-31-3p	hsa-miR-224-5p	hsa-miR-10a-5p	0.214014576	0.110599007	0.886866313	0.948425975	0.053773914	0.138061984	0.624420211	{'HEK293T': 0, 'HeLa': 0, 'SKNSH': 1, 'MCF7': 0, 'HUH-7': 0, 'A549': 0}	quality	TGGCAATATGTTGGCATAGCA	AAACACCATTGTCACACTCCA	ACGGAACCACTAGTGACTTGA	TGGCAATATGTTGGCATAGCA	ACGGAACCACTAGTGACTTGA	CAAATTCGGATCTACAGGGTA	AAAGCTGGCAATATGTTGGCATAGCATACATTTAAACACCATTGTCACACTCCATCAGGGACGGAACCACTAGTGACTTGACACCCTGGCAATATGTTGGCATAGCACGTGTACACGGAACCACTAGTGACTTGAAAGCAGCAAATTCGGATCTACAGGGTACC
26_miRNA_full_subset_quality_AND6_25	hsa-miR-181d-3p	hsa-miR-192-5p	hsa-miR-224-5p	hsa-miR-10a-5p	hsa-miR-514a-5p	hsa-miR-192-5p	0.210555841	0.29232578	0.849189043	0.934459155	0.138398367	0.102827249	0.559607687	{'HEK293T': 0, 'HeLa': 0, 'SKNSH': 1, 'MCF7': 0, 'HUH-7': 0, 'A549': 0}	quality	GTGACATTCATCCCCCGGTGG	GGCTGTCAATTCATAGGTCAG	ACGGAACCACTAGTGACTTGA	CAAATTCGGATCTACAGGGTA	TGATTGTCACTCTCCAGAGTA	GGCTGTCAATTCATAGGTCAG	AAAGAGGTGACATTCATCCCCCGGTGGACATTTGGCTGTCAATTCATAGGTCAGTCAGGGACGGAACCACTAGTGACTTGACACCAGCAAATTCGGATCTACAGGGTAGTGTACTGATTGTCACTCTCCAGAGTACAGCAGGGCTGTCAATTCATAGGTCAGCC
26_miRNA_full_subset_quality_AND6_26	hsa-miR-181d-3p	hsa-miR-192-5p	hsa-miR-224-5p	hsa-miR-10a-5p	hsa-miR-5682	hsa-miR-192-5p	0.210416485	0.292365586	0.847601611	0.933742754	0.138429701	0.102847165	0.558636789	{'HEK293T': 0, 'HeLa': 0, 'SKNSH': 1, 'MCF7': 0, 'HUH-7': 0, 'A549': 0}	quality	GTGACATTCATCCCCCGGTGG	GGCTGTCAATTCATAGGTCAG	ACGGAACCACTAGTGACTTGA	CAAATTCGGATCTACAGGGTA	CCTTATCCTGCAAGGTGCTAC	GGCTGTCAATTCATAGGTCAG	AAAGAGGTGACATTCATCCCCCGGTGGACATTTGGCTGTCAATTCATAGGTCAGTCAGGGACGGAACCACTAGTGACTTGACACCAGCAAATTCGGATCTACAGGGTAGTGTACCCTTATCCTGCAAGGTGCTACAAGCAGGGCTGTCAATTCATAGGTCAGCC
26_miRNA_full_subset_quality_AND6_27	hsa-miR-942-3p	hsa-miR-192-5p	hsa-miR-224-5p	hsa-miR-10a-5p	hsa-miR-5682	hsa-miR-192-5p	0.210036317	0.29243572	0.84844598	0.931901578	0.13841124	0.102832769	0.558530499	{'HEK293T': 0, 'HeLa': 0, 'SKNSH': 1, 'MCF7': 0, 'HUH-7': 0, 'A549': 0}	quality	CTTCTCTGTTTCGGCCATGTG	GGCTGTCAATTCATAGGTCAG	ACGGAACCACTAGTGACTTGA	CAAATTCGGATCTACAGGGTA	CCTTATCCTGCAAGGTGCTAC	GGCTGTCAATTCATAGGTCAG	AAAGACTTCTCTGTTTCGGCCATGTGTACATTTGGCTGTCAATTCATAGGTCAGTCAGGGACGGAACCACTAGTGACTTGACACCAGCAAATTCGGATCTACAGGGTAGTGTACCCTTATCCTGCAAGGTGCTACAAGCAGGGCTGTCAATTCATAGGTCAGCC
26_miRNA_full_subset_quality_AND6_28	hsa-miR-31-5p	hsa-miR-31-5p	hsa-miR-218-5p	hsa-miR-122-5p	hsa-miR-10a-5p	hsa-miR-224-5p	0.120221225	0.10560412	0.144149559	0.941729298	0.053979051	0.126622987	0.831613909	{'HEK293T': 0, 'HeLa': 0, 'SKNSH': 0, 'MCF7': 1, 'HUH-7': 0, 'A549': 0}	quality	AGCTATGCCAGCATCTTGCCT	AGCTATGCCAGCATCTTGCCT	ACATGGTTAGATCAAGCACAA	AAACACCATTGTCACACTCCA	CAAATTCGGATCTACAGGGTA	ACGGAACCACTAGTGACTTGA	AAAGAAGCTATGCCAGCATCTTGCCTTACATTAGCTATGCCAGCATCTTGCCTCTCAGACATGGTTAGATCAAGCACAAGACACCAGAAACACCATTGTCACACTCCAGTGTACCAAATTCGGATCTACAGGGTAAAGCAGACGGAACCACTAGTGACTTGACC
26_miRNA_full_subset_quality_AND6_29	hsa-miR-31-5p	hsa-miR-218-5p	hsa-miR-218-5p	hsa-miR-122-5p	hsa-miR-10a-5p	hsa-miR-224-5p	0.085683193	0.154202487	0.07980474	0.930486846	0.054017894	0.190313678	0.817682448	{'HEK293T': 0, 'HeLa': 0, 'SKNSH': 0, 'MCF7': 1, 'HUH-7': 0, 'A549': 0}	quality	AGCTATGCCAGCATCTTGCCT	ACATGGTTAGATCAAGCACAA	ACATGGTTAGATCAAGCACAA	AAACACCATTGTCACACTCCA	CAAATTCGGATCTACAGGGTA	ACGGAACCACTAGTGACTTGA	AAAGAAGCTATGCCAGCATCTTGCCTTACATACATGGTTAGATCAAGCACAAACTCAGACATGGTTAGATCAAGCACAAGACACCAGAAACACCATTGTCACACTCCAGTGTACCAAATTCGGATCTACAGGGTAAAGCAGACGGAACCACTAGTGACTTGACC
26_miRNA_full_subset_quality_AND6_30	hsa-miR-31-5p	hsa-miR-218-5p	hsa-miR-138-5p	hsa-miR-122-5p	hsa-miR-10a-5p	hsa-miR-224-5p	0.122443967	0.151988371	0.14215334	0.943843459	0.054078052	0.18300801	0.813109111	{'HEK293T': 0, 'HeLa': 0, 'SKNSH': 0, 'MCF7': 1, 'HUH-7': 0, 'A549': 0}	quality	AGCTATGCCAGCATCTTGCCT	ACATGGTTAGATCAAGCACAA	GCCTGATTCACAACACCAGCT	AAACACCATTGTCACACTCCA	CAAATTCGGATCTACAGGGTA	ACGGAACCACTAGTGACTTGA	AAAGAAGCTATGCCAGCATCTTGCCTTACATACATGGTTAGATCAAGCACAAACTCAGGGGCCTGATTCACAACACCAGCTCACCAGAAACACCATTGTCACACTCCAGTGTACCAAATTCGGATCTACAGGGTAAAGCAGACGGAACCACTAGTGACTTGACC
26_miRNA_full_subset_quality_AND6_31	hsa-miR-199a-3p	hsa-miR-181d-3p	hsa-miR-31-3p	hsa-miR-31-3p	hsa-miR-221-3p	hsa-miR-122-5p	0.120139503	0.188955883	0.166605637	0.942943499	0.054246224	0.161627628	0.804628524	{'HEK293T': 0, 'HeLa': 0, 'SKNSH': 0, 'MCF7': 1, 'HUH-7': 0, 'A549': 0}	quality	AACCAATGTGCAGACTACTGT	GTGACATTCATCCCCCGGTGG	TGGCAATATGTTGGCATAGCA	TGGCAATATGTTGGCATAGCA	AACCCAGCAGACAATGTAGCT	AAACACCATTGTCACACTCCA	AAAGAACCAATGTGCAGACTACTGTGTACATTTGTGACATTCATCCCCCGGTGGTCAGGTGGCAATATGTTGGCATAGCAACACCCTGGCAATATGTTGGCATAGCACGTGTAAACCCAGCAGACAATGTAGCTCAAGCAGAAACACCATTGTCACACTCCACC
26_miRNA_full_subset_quality_AND6_32	hsa-miR-199a-3p	hsa-miR-145-5p	hsa-miR-31-3p	hsa-miR-31-3p	hsa-miR-221-3p	hsa-miR-122-5p	0.119834796	0.164139955	0.155581481	0.935555911	0.054075181	0.161343311	0.804560966	{'HEK293T': 0, 'HeLa': 0, 'SKNSH': 0, 'MCF7': 1, 'HUH-7': 0, 'A549': 0}	quality	AACCAATGTGCAGACTACTGT	GGATTCCTGGGAAAACTGGAC	TGGCAATATGTTGGCATAGCA	TGGCAATATGTTGGCATAGCA	AACCCAGCAGACAATGTAGCT	AAACACCATTGTCACACTCCA	AAAGAACCAATGTGCAGACTACTGTGTACATTTGGATTCCTGGGAAAACTGGACTCAGGTGGCAATATGTTGGCATAGCAACACCCTGGCAATATGTTGGCATAGCACGTGTAAACCCAGCAGACAATGTAGCTCAAGCAGAAACACCATTGTCACACTCCACC
26_miRNA_full_subset_quality_AND6_33	hsa-miR-199a-3p	hsa-miR-3189-3p	hsa-miR-31-3p	hsa-miR-31-3p	hsa-miR-221-3p	hsa-miR-122-5p	0.120030894	0.188830592	0.166473354	0.940536916	0.054222027	0.161518023	0.802321938	{'HEK293T': 0, 'HeLa': 0, 'SKNSH': 0, 'MCF7': 1, 'HUH-7': 0, 'A549': 0}	quality	AACCAATGTGCAGACTACTGT	CTACCCCATCAGACCCAAGGG	TGGCAATATGTTGGCATAGCA	TGGCAATATGTTGGCATAGCA	AACCCAGCAGACAATGTAGCT	AAACACCATTGTCACACTCCA	AAAGAACCAATGTGCAGACTACTGTGTACATTTCTACCCCATCAGACCCAAGGGTCAGGTGGCAATATGTTGGCATAGCAACACCCTGGCAATATGTTGGCATAGCACGTGTAAACCCAGCAGACAATGTAGCTCAAGCAGAAACACCATTGTCACACTCCACC
26_miRNA_full_subset_quality_AND6_34	hsa-miR-199a-5p	hsa-miR-221-3p	hsa-miR-224-5p	hsa-miR-122-5p	hsa-miR-214-3p	hsa-miR-224-5p	0.123496235	0.177634998	0.232984288	0.941016792	0.053660591	0.299213589	0.763618852	{'HEK293T': 0, 'HeLa': 0, 'SKNSH': 0, 'MCF7': 1, 'HUH-7': 0, 'A549': 0}	quality	ACAGGTAGTCTGAACACTGGG	AACCCAGCAGACAATGTAGCT	ACGGAACCACTAGTGACTTGA	AAACACCATTGTCACACTCCA	CTGCCTGTCTGTGCCTGCTGT	ACGGAACCACTAGTGACTTGA	AAAGAGACAGGTAGTCTGAACACTGGGACATTAACCCAGCAGACAATGTAGCTCTCAGGGACGGAACCACTAGTGACTTGACACCAGAAACACCATTGTCACACTCCAGTGTACCTGCCTGTCTGTGCCTGCTGTAAGCAGACGGAACCACTAGTGACTTGACC
26_miRNA_full_subset_quality_AND6_35	hsa-miR-199a-5p	hsa-miR-221-3p	hsa-miR-224-5p	hsa-miR-122-5p	hsa-miR-214-3p	hsa-miR-192-5p	0.121057682	0.275543945	0.231397784	0.929815959	0.047196112	0.156630473	0.76345076	{'HEK293T': 0, 'HeLa': 0, 'SKNSH': 0, 'MCF7': 1, 'HUH-7': 0, 'A549': 0}	quality	ACAGGTAGTCTGAACACTGGG	AACCCAGCAGACAATGTAGCT	ACGGAACCACTAGTGACTTGA	AAACACCATTGTCACACTCCA	CTGCCTGTCTGTGCCTGCTGT	GGCTGTCAATTCATAGGTCAG	AAAGAGACAGGTAGTCTGAACACTGGGACATTAACCCAGCAGACAATGTAGCTCTCAGGGACGGAACCACTAGTGACTTGACACCAGAAACACCATTGTCACACTCCAGTGTACCTGCCTGTCTGTGCCTGCTGTAAGCAGGGCTGTCAATTCATAGGTCAGCC
26_miRNA_full_subset_quality_AND6_36	hsa-miR-199a-5p	hsa-miR-221-3p	hsa-miR-224-5p	hsa-miR-122-5p	hsa-miR-514a-5p	hsa-miR-192-5p	0.121043388	0.275581888	0.305833827	0.931160035	0.047188648	0.156677068	0.749895071	{'HEK293T': 0, 'HeLa': 0, 'SKNSH': 0, 'MCF7': 1, 'HUH-7': 0, 'A549': 0}	quality	ACAGGTAGTCTGAACACTGGG	AACCCAGCAGACAATGTAGCT	ACGGAACCACTAGTGACTTGA	AAACACCATTGTCACACTCCA	TGATTGTCACTCTCCAGAGTA	GGCTGTCAATTCATAGGTCAG	AAAGAGACAGGTAGTCTGAACACTGGGACATTAACCCAGCAGACAATGTAGCTCTCAGGGACGGAACCACTAGTGACTTGACACCAGAAACACCATTGTCACACTCCAGTGTACTGATTGTCACTCTCCAGAGTACAGCAGGGCTGTCAATTCATAGGTCAGCC
26_miRNA_full_subset_quality_AND6_37	hsa-miR-31-5p	hsa-miR-218-5p	hsa-miR-218-5p	hsa-miR-203a-3p	hsa-miR-941	hsa-miR-31-3p	0.116044148	0.164724729	0.080153095	0.336448118	0.835045919	0.164374738	0.662696953	{'HEK293T': 0, 'HeLa': 0, 'SKNSH': 0, 'MCF7': 0, 'HUH-7': 1, 'A549': 0}	quality	AGCTATGCCAGCATCTTGCCT	ACATGGTTAGATCAAGCACAA	ACATGGTTAGATCAAGCACAA	TAGTGGTCCTAAACATTTCAC	ACATGTGCACACAGCCGGGTG	TGGCAATATGTTGGCATAGCA	AAAGAAGCTATGCCAGCATCTTGCCTTACATACATGGTTAGATCAAGCACAAACTCAGACATGGTTAGATCAAGCACAAGACACCAGTAGTGGTCCTAAACATTTCACGTGTACATGTGCACACAGCCGGGTGACAAGCCTGGCAATATGTTGGCATAGCAGCC
26_miRNA_full_subset_quality_AND6_38	hsa-miR-31-5p	hsa-miR-218-5p	hsa-miR-218-5p	hsa-miR-203a-3p	hsa-miR-24-2-5p	hsa-miR-31-3p	0.116065534	0.164522173	0.080161212	0.336177476	0.833786991	0.164332672	0.661535177	{'HEK293T': 0, 'HeLa': 0, 'SKNSH': 0, 'MCF7': 0, 'HUH-7': 1, 'A549': 0}	quality	AGCTATGCCAGCATCTTGCCT	ACATGGTTAGATCAAGCACAA	ACATGGTTAGATCAAGCACAA	TAGTGGTCCTAAACATTTCAC	TGTGTTTCAGCTCAGTAGGCA	TGGCAATATGTTGGCATAGCA	AAAGAAGCTATGCCAGCATCTTGCCTTACATACATGGTTAGATCAAGCACAAACTCAGACATGGTTAGATCAAGCACAAGACACCAGTAGTGGTCCTAAACATTTCACGTGTACTGTGTTTCAGCTCAGTAGGCAAAGCCTGGCAATATGTTGGCATAGCAGCC
26_miRNA_full_subset_quality_AND6_39	hsa-miR-31-5p	hsa-miR-218-5p	hsa-miR-218-5p	hsa-miR-203a-3p	hsa-miR-3187-3p	hsa-miR-31-3p	0.116111402	0.164669674	0.080170609	0.336684163	0.83316003	0.164373543	0.660758152	{'HEK293T': 0, 'HeLa': 0, 'SKNSH': 0, 'MCF7': 0, 'HUH-7': 1, 'A549': 0}	quality	AGCTATGCCAGCATCTTGCCT	ACATGGTTAGATCAAGCACAA	ACATGGTTAGATCAAGCACAA	TAGTGGTCCTAAACATTTCAC	ACCGCGCAGCCCCATGGCCAA	TGGCAATATGTTGGCATAGCA	AAAGAAGCTATGCCAGCATCTTGCCTTACATACATGGTTAGATCAAGCACAAACTCAGACATGGTTAGATCAAGCACAAGACACCAGTAGTGGTCCTAAACATTTCACGTGTAACCGCGCAGCCCCATGGCCAACAAGCCTGGCAATATGTTGGCATAGCAGCC
26_miRNA_full_subset_quality_AND6_40	hsa-miR-199a-3p	hsa-miR-10a-5p	hsa-miR-31-3p	hsa-miR-31-3p	hsa-miR-31-3p	hsa-miR-10a-5p	0.124390148	0.139453713	0.170012329	0.947146814	0.832363871	0.116993623	0.589246948	{'HEK293T': 0, 'HeLa': 0, 'SKNSH': 0, 'MCF7': 0, 'HUH-7': 1, 'A549': 0}	quality	AACCAATGTGCAGACTACTGT	CAAATTCGGATCTACAGGGTA	TGGCAATATGTTGGCATAGCA	TGGCAATATGTTGGCATAGCA	TGGCAATATGTTGGCATAGCA	CAAATTCGGATCTACAGGGTA	AAAGAACCAATGTGCAGACTACTGTGTACATTTCAAATTCGGATCTACAGGGTATCAGGTGGCAATATGTTGGCATAGCAACACCCTGGCAATATGTTGGCATAGCACGTGTCTGGCAATATGTTGGCATAGCACAAGCAGCAAATTCGGATCTACAGGGTACC
26_miRNA_full_subset_quality_AND6_41	hsa-miR-199a-3p	hsa-miR-10a-5p	hsa-miR-31-3p	hsa-miR-31-3p	hsa-miR-6758-5p	hsa-miR-10a-5p	0.126358975	0.187389262	0.170187053	0.951494578	0.858407121	0.154210035	0.58837904	{'HEK293T': 0, 'HeLa': 0, 'SKNSH': 0, 'MCF7': 0, 'HUH-7': 1, 'A549': 0}	quality	AACCAATGTGCAGACTACTGT	CAAATTCGGATCTACAGGGTA	TGGCAATATGTTGGCATAGCA	TGGCAATATGTTGGCATAGCA	ATCACATCCTTCCCCTCTCTA	CAAATTCGGATCTACAGGGTA	AAAGAACCAATGTGCAGACTACTGTGTACATTTCAAATTCGGATCTACAGGGTATCAGGTGGCAATATGTTGGCATAGCAACACCCTGGCAATATGTTGGCATAGCACGTGTACATCACATCCTTCCCCTCTCTAAAGCAGCAAATTCGGATCTACAGGGTACC
26_miRNA_full_subset_quality_AND6_42	hsa-miR-199a-3p	hsa-miR-10a-5p	hsa-miR-31-3p	hsa-miR-31-3p	hsa-miR-199a-5p	hsa-miR-10a-5p	0.126156993	0.186515204	0.128863472	0.947760975	0.84294037	0.154060956	0.587052875	{'HEK293T': 0, 'HeLa': 0, 'SKNSH': 0, 'MCF7': 0, 'HUH-7': 1, 'A549': 0}	quality	AACCAATGTGCAGACTACTGT	CAAATTCGGATCTACAGGGTA	TGGCAATATGTTGGCATAGCA	TGGCAATATGTTGGCATAGCA	ACAGGTAGTCTGAACACTGGG	CAAATTCGGATCTACAGGGTA	AAAGAACCAATGTGCAGACTACTGTGTACATTTCAAATTCGGATCTACAGGGTATCAGGTGGCAATATGTTGGCATAGCAACACCCTGGCAATATGTTGGCATAGCACGTGTACACAGGTAGTCTGAACACTGGGAAGCAGCAAATTCGGATCTACAGGGTACC
26_miRNA_full_subset_quality_AND6_43	hsa-miR-222-3p	hsa-miR-199a-5p	hsa-miR-203a-3p	hsa-miR-361-5p	hsa-miR-203a-3p	hsa-miR-31-3p	0.30321167	0.268486321	0.265276153	0.20247098	0.86058338	0.26201932	0.600290491	{'HEK293T': 0, 'HeLa': 0, 'SKNSH': 0, 'MCF7': 0, 'HUH-7': 1, 'A549': 0}	quality	ACCCAGTAGCCAGATGTAGCT	ACAGGTAGTCTGAACACTGGG	TAGTGGTCCTAAACATTTCAC	TACCCCTGGAGATTCTGATAA	TAGTGGTCCTAAACATTTCAC	TGGCAATATGTTGGCATAGCA	AAAGAACCCAGTAGCCAGATGTAGCTTACATTTACAGGTAGTCTGAACACTGGGTCAGGGTAGTGGTCCTAAACATTTCACCACCAGTACCCCTGGAGATTCTGATAAGTGTACTAGTGGTCCTAAACATTTCACAAGCCTGGCAATATGTTGGCATAGCAGCC
26_miRNA_full_subset_quality_AND6_44	hsa-miR-203a-3p	hsa-miR-199a-5p	hsa-miR-203a-3p	hsa-miR-361-5p	hsa-miR-203a-3p	hsa-miR-31-3p	0.496625677	0.277218606	0.267184034	0.147153183	0.880038665	0.284575828	0.585487199	{'HEK293T': 0, 'HeLa': 0, 'SKNSH': 0, 'MCF7': 0, 'HUH-7': 1, 'A549': 0}	quality	TAGTGGTCCTAAACATTTCAC	ACAGGTAGTCTGAACACTGGG	TAGTGGTCCTAAACATTTCAC	TACCCCTGGAGATTCTGATAA	TAGTGGTCCTAAACATTTCAC	TGGCAATATGTTGGCATAGCA	AAAGAGTAGTGGTCCTAAACATTTCACACATTTACAGGTAGTCTGAACACTGGGTCAGGGTAGTGGTCCTAAACATTTCACCACCAGTACCCCTGGAGATTCTGATAAGTGTACTAGTGGTCCTAAACATTTCACAAGCCTGGCAATATGTTGGCATAGCAGCC
26_miRNA_full_subset_quality_AND6_45	hsa-miR-222-3p	hsa-miR-199a-5p	hsa-miR-203a-3p	hsa-miR-361-5p	hsa-miR-452-3p	hsa-miR-31-3p	0.304729274	0.270653975	0.265797851	0.327661295	0.868473472	0.262271577	0.582250678	{'HEK293T': 0, 'HeLa': 0, 'SKNSH': 0, 'MCF7': 0, 'HUH-7': 1, 'A549': 0}	quality	ACCCAGTAGCCAGATGTAGCT	ACAGGTAGTCTGAACACTGGG	TAGTGGTCCTAAACATTTCAC	TACCCCTGGAGATTCTGATAA	ACTTACTTCTTTGCAGATGAG	TGGCAATATGTTGGCATAGCA	AAAGAACCCAGTAGCCAGATGTAGCTTACATTTACAGGTAGTCTGAACACTGGGTCAGGGTAGTGGTCCTAAACATTTCACCACCAGTACCCCTGGAGATTCTGATAAGTGTAACTTACTTCTTTGCAGATGAGCAAGCCTGGCAATATGTTGGCATAGCAGCC
26_miRNA_full_subset_quality_AND6_46	hsa-miR-145-5p	hsa-miR-122-5p	hsa-miR-375-3p	hsa-miR-145-5p	hsa-miR-218-5p	hsa-miR-122-5p	0.208656415	0.367428462	0.127154909	0.743421252	0.029703175	0.879425014	0.584152171	{'HEK293T': 0, 'HeLa': 0, 'SKNSH': 0, 'MCF7': 0, 'HUH-7': 0, 'A549': 1}	quality	GGATTCCTGGGAAAACTGGAC	AAACACCATTGTCACACTCCA	CACGCGAGCCGAACGAACAAA	GGATTCCTGGGAAAACTGGAC	ACATGGTTAGATCAAGCACAA	AAACACCATTGTCACACTCCA	AAAGAGGGATTCCTGGGAAAACTGGACACATTTAAACACCATTGTCACACTCCATCAGGGCACGCGAGCCGAACGAACAAACACCAGGGATTCCTGGGAAAACTGGACGTGTACATGGTTAGATCAAGCACAAACAAGCAGAAACACCATTGTCACACTCCACC
26_miRNA_full_subset_quality_AND6_47	hsa-miR-145-5p	hsa-miR-122-5p	hsa-miR-375-3p	hsa-miR-145-5p	hsa-miR-218-5p	hsa-miR-1912-3p	0.209056198	0.368571187	0.127213962	0.745889115	0.054250349	0.884733087	0.583736925	{'HEK293T': 0, 'HeLa': 0, 'SKNSH': 0, 'MCF7': 0, 'HUH-7': 0, 'A549': 1}	quality	GGATTCCTGGGAAAACTGGAC	AAACACCATTGTCACACTCCA	CACGCGAGCCGAACGAACAAA	GGATTCCTGGGAAAACTGGAC	ACATGGTTAGATCAAGCACAA	TCACACTGCATGCTCTGGGTA	AAAGAGGGATTCCTGGGAAAACTGGACACATTTAAACACCATTGTCACACTCCATCAGGGCACGCGAGCCGAACGAACAAACACCAGGGATTCCTGGGAAAACTGGACGTGTACATGGTTAGATCAAGCACAAACAAGCAGTCACACTGCATGCTCTGGGTACC
26_miRNA_full_subset_quality_AND6_48	hsa-miR-145-5p	hsa-miR-122-5p	hsa-miR-143-3p	hsa-miR-145-5p	hsa-miR-218-5p	hsa-miR-1912-3p	0.209545857	0.339099314	0.12664718	0.946217834	0.054301825	0.883023769	0.582040227	{'HEK293T': 0, 'HeLa': 0, 'SKNSH': 0, 'MCF7': 0, 'HUH-7': 0, 'A549': 1}	quality	GGATTCCTGGGAAAACTGGAC	AAACACCATTGTCACACTCCA	GAGCTACAGTGCTTCATCTCA	GGATTCCTGGGAAAACTGGAC	ACATGGTTAGATCAAGCACAA	TCACACTGCATGCTCTGGGTA	AAAGAGGGATTCCTGGGAAAACTGGACACATTTAAACACCATTGTCACACTCCATCAGGGGAGCTACAGTGCTTCATCTCACACCAGGGATTCCTGGGAAAACTGGACGTGTACATGGTTAGATCAAGCACAAACAAGCAGTCACACTGCATGCTCTGGGTACC
26_miRNA_full_subset_quality_AND6_49	hsa-miR-551b-3p	hsa-miR-551b-3p	hsa-miR-203a-3p	hsa-miR-218-5p	hsa-miR-203a-3p	hsa-miR-122-3p	0.181337588	0.559721072	0.139004491	0.205568877	0.264765625	0.851523365	0.581443834	{'HEK293T': 0, 'HeLa': 0, 'SKNSH': 0, 'MCF7': 0, 'HUH-7': 0, 'A549': 1}	quality	CTGAAACCAAGTATGGGTCGC	CTGAAACCAAGTATGGGTCGC	TAGTGGTCCTAAACATTTCAC	ACATGGTTAGATCAAGCACAA	TAGTGGTCCTAAACATTTCAC	ATTTAGTGTGATAATGGCGTT	AAAGAGCTGAAACCAAGTATGGGTCGCACATTTCTGAAACCAAGTATGGGTCGCTCAGGGTAGTGGTCCTAAACATTTCACCACCACATGGTTAGATCAAGCACAACTGTGTACTAGTGGTCCTAAACATTTCACAAGCAATTTAGTGTGATAATGGCGTTGCC
26_miRNA_full_subset_quality_AND6_50	hsa-miR-551b-3p	hsa-miR-551b-3p	hsa-miR-296-3p	hsa-miR-218-5p	hsa-miR-203a-3p	hsa-miR-122-3p	0.181611813	0.568050138	0.139138092	0.335769554	0.265212612	0.856919224	0.558962782	{'HEK293T': 0, 'HeLa': 0, 'SKNSH': 0, 'MCF7': 0, 'HUH-7': 0, 'A549': 1}	quality	CTGAAACCAAGTATGGGTCGC	CTGAAACCAAGTATGGGTCGC	GAGAGCCTCCACCCAACCCTC	ACATGGTTAGATCAAGCACAA	TAGTGGTCCTAAACATTTCAC	ATTTAGTGTGATAATGGCGTT	AAAGAGCTGAAACCAAGTATGGGTCGCACATTTCTGAAACCAAGTATGGGTCGCTCAGGGGAGAGCCTCCACCCAACCCTCCACCACATGGTTAGATCAAGCACAACTGTGTACTAGTGGTCCTAAACATTTCACAAGCAATTTAGTGTGATAATGGCGTTGCC
26_miRNA_full_subset_quality_AND6_51	hsa-miR-551b-3p	hsa-miR-551b-3p	hsa-miR-203a-3p	hsa-miR-218-5p	hsa-miR-204-3p	hsa-miR-122-3p	0.181835323	0.568006267	0.139122976	0.335966951	0.265503764	0.856487965	0.558400909	{'HEK293T': 0, 'HeLa': 0, 'SKNSH': 0, 'MCF7': 0, 'HUH-7': 0, 'A549': 1}	quality	CTGAAACCAAGTATGGGTCGC	CTGAAACCAAGTATGGGTCGC	TAGTGGTCCTAAACATTTCAC	ACATGGTTAGATCAAGCACAA	ACGTCCCTTTGCCTTCCCAGC	ATTTAGTGTGATAATGGCGTT	AAAGAGCTGAAACCAAGTATGGGTCGCACATTTCTGAAACCAAGTATGGGTCGCTCAGGGTAGTGGTCCTAAACATTTCACCACCACATGGTTAGATCAAGCACAACTGTGTACACGTCCCTTTGCCTTCCCAGCAAGCAATTTAGTGTGATAATGGCGTTGCC
26_miRNA_full_subset_quality_AND6_52	hsa-miR-885-5p	hsa-miR-941	hsa-miR-452-5p	hsa-miR-218-5p	hsa-miR-452-5p	hsa-miR-143-3p	0.209562978	0.522183722	0.140283995	0.94970522	0.247322889	0.826526383	0.487827364	{'HEK293T': 0, 'HeLa': 0, 'SKNSH': 0, 'MCF7': 0, 'HUH-7': 0, 'A549': 1}	quality	GAGGCAGGGTAGTGTAATGGA	ACATGTGCACACAGCCGGGTG	CAGTTTCCTCTGCAAACAGTT	ACATGGTTAGATCAAGCACAA	CAGTTTCCTCTGCAAACAGTT	GAGCTACAGTGCTTCATCTCA	AAAGAGAGGCAGGGTAGTGTAATGGATACATACATGTGCACACAGCCGGGTGACTCAGGGCAGTTTCCTCTGCAAACAGTTCACCACATGGTTAGATCAAGCACAACTGTGTACCAGTTTCCTCTGCAAACAGTTAAGCAGGAGCTACAGTGCTTCATCTCACC
26_miRNA_full_subset_quality_AND6_53	hsa-miR-885-5p	hsa-miR-4433b-3p	hsa-miR-452-5p	hsa-miR-218-5p	hsa-miR-452-5p	hsa-miR-143-3p	0.209649696	0.521097338	0.140285702	0.950741308	0.246955471	0.825024649	0.487807051	{'HEK293T': 0, 'HeLa': 0, 'SKNSH': 0, 'MCF7': 0, 'HUH-7': 0, 'A549': 1}	quality	GAGGCAGGGTAGTGTAATGGA	ACGTCCCACCCCCCACTCCTG	CAGTTTCCTCTGCAAACAGTT	ACATGGTTAGATCAAGCACAA	CAGTTTCCTCTGCAAACAGTT	GAGCTACAGTGCTTCATCTCA	AAAGAGAGGCAGGGTAGTGTAATGGATACATTTACGTCCCACCCCCCACTCCTGTCAGGGCAGTTTCCTCTGCAAACAGTTCACCACATGGTTAGATCAAGCACAACTGTGTACCAGTTTCCTCTGCAAACAGTTAAGCAGGAGCTACAGTGCTTCATCTCACC
26_miRNA_full_subset_quality_AND6_54	hsa-miR-885-5p	hsa-miR-3130-3p	hsa-miR-452-5p	hsa-miR-218-5p	hsa-miR-452-5p	hsa-miR-143-3p	0.209580209	0.519886578	0.140253717	0.948447441	0.246961224	0.826264334	0.487734867	{'HEK293T': 0, 'HeLa': 0, 'SKNSH': 0, 'MCF7': 0, 'HUH-7': 0, 'A549': 1}	quality	GAGGCAGGGTAGTGTAATGGA	TTACCCAGTCTCCGGTGCAGC	CAGTTTCCTCTGCAAACAGTT	ACATGGTTAGATCAAGCACAA	CAGTTTCCTCTGCAAACAGTT	GAGCTACAGTGCTTCATCTCA	AAAGAGAGGCAGGGTAGTGTAATGGATACATTTTTACCCAGTCTCCGGTGCAGCTCAGGGCAGTTTCCTCTGCAAACAGTTCACCACATGGTTAGATCAAGCACAACTGTGTACCAGTTTCCTCTGCAAACAGTTAAGCAGGAGCTACAGTGCTTCATCTCACC
