## Supplementary material for "MicroRNA-directed control of complex mRNA stability patterns across cell types": Design of Library 2: 36_miRNA_mut_repeat_x2.csv

	orig_mi	miRNA1	miRNA2	target1	target2	seq
36_miRNA_mut_repeat_x2_1	hsa-let-7a-5p	5.10_miRNA_let-7a-5p_smut_swob_omut_owob11.12	5.10_miRNA_let-7a-5p_smut_swob_omut_owob11.12	ACTATACAATTTACTACCTCA	ACTATACAATTTACTACCTCA	AAAGAGCAGAAGCAGCAGCATCTCTGTACATTTTGGAGCCAAGGGTTCAGAGACTCAGGGACTATACAATTTACTACCTCACACCAGACTATACAATTTACTACCTCAGTGTACAGAATTCTGCTACCTCACTACAAGCAGAAGGAAACATTGAACTCAGAGCC
36_miRNA_mut_repeat_x2_2	hsa-let-7a-5p	5.8_miRNA_let-7a-5p_doubleMut15.16	5.8_miRNA_let-7a-5p_doubleMut15.16	ACTATCAAACCTACTACCTCA	ACTATCAAACCTACTACCTCA	AAAGAGCAGAAGCAGCAGCATCTCTGTACATTTTGGAGCCAAGGGTTCAGAGACTCAGGGACTATCAAACCTACTACCTCACACCAGACTATCAAACCTACTACCTCAGTGTACAGAATTCTGCTACCTCACTACAAGCAGAAGGAAACATTGAACTCAGAGCC
36_miRNA_mut_repeat_x2_3	hsa-let-7a-5p	5.1_miRNA_let-7a-5p_mut9	5.1_miRNA_let-7a-5p_mut9	ACTATACAACCTCCTACCTCA	ACTATACAACCTCCTACCTCA	AAAGAGCAGAAGCAGCAGCATCTCTGTACATTTTGGAGCCAAGGGTTCAGAGACTCAGGGACTATACAACCTCCTACCTCACACCAGACTATACAACCTCCTACCTCAGTGTACAGAATTCTGCTACCTCACTACAAGCAGAAGGAAACATTGAACTCAGAGCC
36_miRNA_mut_repeat_x2_4	hsa-let-7a-5p	5.1_miRNA_let-7a-5p_mut7	5.1_miRNA_let-7a-5p_mut7	ACTATACAACCTACCACCTCA	ACTATACAACCTACCACCTCA	AAAGAGCAGAAGCAGCAGCATCTCTGTACATTTTGGAGCCAAGGGTTCAGAGACTCAGGGACTATACAACCTACCACCTCACACCAGACTATACAACCTACCACCTCAGTGTACAGAATTCTGCTACCTCACTACAAGCAGAAGGAAACATTGAACTCAGAGCC
36_miRNA_mut_repeat_x2_5	hsa-let-7a-5p	5.23_miRNA_let-7a-5p_smut_swob_omut18.19_owob15.20	5.23_miRNA_let-7a-5p_smut_swob_omut18.19_owob15.20	ATACTATAACCTACTACCTCA	ATACTATAACCTACTACCTCA	AAAGAGCAGAAGCAGCAGCATCTCTGTACATTTTGGAGCCAAGGGTTCAGAGACTCAGGGATACTATAACCTACTACCTCACACCAGATACTATAACCTACTACCTCAGTGTACAGAATTCTGCTACCTCACTACAAGCAGAAGGAAACATTGAACTCAGAGCC
36_miRNA_mut_repeat_x2_6	hsa-let-7a-5p	5.15_miRNA_let-7a-5p_smut_swob_omut14.19_owob18	5.15_miRNA_let-7a-5p_smut_swob_omut14.19_owob18	ACCGTACTACCTACTACCTCA	ACCGTACTACCTACTACCTCA	AAAGAGCAGAAGCAGCAGCATCTCTGTACATTTTGGAGCCAAGGGTTCAGAGACTCAGGGACCGTACTACCTACTACCTCACACCAGACCGTACTACCTACTACCTCAGTGTACAGAATTCTGCTACCTCACTACAAGCAGAAGGAAACATTGAACTCAGAGCC
36_miRNA_mut_repeat_x2_7	hsa-let-7a-5p	5.1_miRNA_let-7a-5p_mut1	5.1_miRNA_let-7a-5p_mut1	ACTATACAACCTACTACCTCC	ACTATACAACCTACTACCTCC	AAAGAGCAGAAGCAGCAGCATCTCTGTACATTTTGGAGCCAAGGGTTCAGAGACTCAGGGACTATACAACCTACTACCTCCCACCAGACTATACAACCTACTACCTCCGTGTACAGAATTCTGCTACCTCACTACAAGCAGAAGGAAACATTGAACTCAGAGCC
36_miRNA_mut_repeat_x2_8	hsa-let-7a-5p	5.12_miRNA_let-7a-5p_smut8_swob_omut9.19_owob	5.12_miRNA_let-7a-5p_smut8_swob_omut9.19_owob	ACAATACAACCTCATACCTCA	ACAATACAACCTCATACCTCA	AAAGAGCAGAAGCAGCAGCATCTCTGTACATTTTGGAGCCAAGGGTTCAGAGACTCAGGGACAATACAACCTCATACCTCACACCAGACAATACAACCTCATACCTCAGTGTACAGAATTCTGCTACCTCACTACAAGCAGAAGGAAACATTGAACTCAGAGCC
36_miRNA_mut_repeat_x2_9	hsa-let-7a-5p	5.12_miRNA_let-7a-5p_smut2_swob_omut9.16_owob	5.12_miRNA_let-7a-5p_smut2_swob_omut9.16_owob	ACTATTCAACCTTCTACCTAA	ACTATTCAACCTTCTACCTAA	AAAGAGCAGAAGCAGCAGCATCTCTGTACATTTTGGAGCCAAGGGTTCAGAGACTCAGGGACTATTCAACCTTCTACCTAACACCAGACTATTCAACCTTCTACCTAAGTGTACAGAATTCTGCTACCTCACTACAAGCAGAAGGAAACATTGAACTCAGAGCC
36_miRNA_mut_repeat_x2_10	hsa-let-7a-5p	5.18_miRNA_let-7a-5p_smut5_swob_omut14.15.19_owob	5.18_miRNA_let-7a-5p_smut5_swob_omut14.15.19_owob	ACCATAGCACCTACTAGCTCA	ACCATAGCACCTACTAGCTCA	AAAGAGCAGAAGCAGCAGCATCTCTGTACATTTTGGAGCCAAGGGTTCAGAGACTCAGGGACCATAGCACCTACTAGCTCACACCAGACCATAGCACCTACTAGCTCAGTGTACAGAATTCTGCTACCTCACTACAAGCAGAAGGAAACATTGAACTCAGAGCC
36_miRNA_mut_repeat_x2_11	hsa-miR-19b-3p	5.9_miRNA_miR-19b-3p_smut_swob_omut19_owob21	5.9_miRNA_miR-19b-3p_smut_swob_omut19_owob21	GGCTTTGCATGGATTTGCACA	GGCTTTGCATGGATTTGCACA	AAAGAGCAGAAGCAGCAGCATCTCTGTACATTTTGGAGCCAAGGGTTCAGAGACTCAGGGCTTTGCATGGATTTGCACAGACACCGGCTTTGCATGGATTTGCACACTGTGTACAGAATTCTGCTACCTCACTACAAGCAGAAGGAAACATTGAACTCAGAGCC
36_miRNA_mut_repeat_x2_12	hsa-miR-19b-3p	5.1_miRNA_miR-19b-3p_mut19	5.1_miRNA_miR-19b-3p_mut19	AGGTTTGCATGGATTTGCACA	AGGTTTGCATGGATTTGCACA	AAAGAGCAGAAGCAGCAGCATCTCTGTACATTTTGGAGCCAAGGGTTCAGAGACTCAGAGGTTTGCATGGATTTGCACAGACACCAGGTTTGCATGGATTTGCACACTGTGTACAGAATTCTGCTACCTCACTACAAGCAGAAGGAAACATTGAACTCAGAGCC
36_miRNA_mut_repeat_x2_13	hsa-miR-19b-3p	5.1_miRNA_miR-19b-3p_mut13	5.1_miRNA_miR-19b-3p_mut13	AGTTTTGCTTGGATTTGCACA	AGTTTTGCTTGGATTTGCACA	AAAGAGCAGAAGCAGCAGCATCTCTGTACATTTTGGAGCCAAGGGTTCAGAGACTCAGGGAGTTTTGCTTGGATTTGCACACACCAGAGTTTTGCTTGGATTTGCACAGTGTACAGAATTCTGCTACCTCACTACAAGCAGAAGGAAACATTGAACTCAGAGCC
36_miRNA_mut_repeat_x2_14	hsa-miR-19b-3p	5.1_miRNA_miR-19b-3p_mut1	5.1_miRNA_miR-19b-3p_mut1	AGTTTTGCATGGATTTGCACT	AGTTTTGCATGGATTTGCACT	AAAGAGCAGAAGCAGCAGCATCTCTGTACATTTTGGAGCCAAGGGTTCAGAGACTCAGAGTTTTGCATGGATTTGCACTGACACCAGTTTTGCATGGATTTGCACTCTGTGTACAGAATTCTGCTACCTCACTACAAGCAGAAGGAAACATTGAACTCAGAGCC
36_miRNA_mut_repeat_x2_15	hsa-miR-19b-3p	5.14_miRNA_miR-19b-3p_smut_swob_omut15.16.20_owob	5.14_miRNA_miR-19b-3p_smut_swob_omut15.16.20_owob	ATTTTCACATGGATTTGCACA	ATTTTCACATGGATTTGCACA	AAAGAGCAGAAGCAGCAGCATCTCTGTACATTTTGGAGCCAAGGGTTCAGAGACTCAGATTTTCACATGGATTTGCACAGACACCATTTTCACATGGATTTGCACACTGTGTACAGAATTCTGCTACCTCACTACAAGCAGAAGGAAACATTGAACTCAGAGCC
36_miRNA_mut_repeat_x2_16	hsa-miR-19b-3p	5.22_miRNA_miR-19b-3p_smut_swob_omut11.14.18_owob13	5.22_miRNA_miR-19b-3p_smut_swob_omut11.14.18_owob13	AGTGTTGGGTCGATTTGCACA	AGTGTTGGGTCGATTTGCACA	AAAGAGCAGAAGCAGCAGCATCTCTGTACATTTTGGAGCCAAGGGTTCAGAGACTCAGGGAGTGTTGGGTCGATTTGCACACACCAGAGTGTTGGGTCGATTTGCACAGTGTACAGAATTCTGCTACCTCACTACAAGCAGAAGGAAACATTGAACTCAGAGCC
36_miRNA_mut_repeat_x2_17	hsa-miR-19b-3p	5.21_miRNA_miR-19b-3p_smut_swob_omut14.17.19.21_owob	5.21_miRNA_miR-19b-3p_smut_swob_omut14.17.19.21_owob	CGATCTGGATGGATTTGCACA	CGATCTGGATGGATTTGCACA	AAAGAGCAGAAGCAGCAGCATCTCTGTACATTTTGGAGCCAAGGGTTCAGAGACTCAGCGATCTGGATGGATTTGCACAGACACCCGATCTGGATGGATTTGCACACTGTGTACAGAATTCTGCTACCTCACTACAAGCAGAAGGAAACATTGAACTCAGAGCC
36_miRNA_mut_repeat_x2_18	hsa-miR-19b-3p	5.13_miRNA_miR-19b-3p_smut1_swob_omut18_owob21	5.13_miRNA_miR-19b-3p_smut1_swob_omut18_owob21	GGTATTGCATGGATTTGCACT	GGTATTGCATGGATTTGCACT	AAAGAGCAGAAGCAGCAGCATCTCTGTACATTTTGGAGCCAAGGGTTCAGAGACTCAGGGTATTGCATGGATTTGCACTGACACCGGTATTGCATGGATTTGCACTCTGTGTACAGAATTCTGCTACCTCACTACAAGCAGAAGGAAACATTGAACTCAGAGCC
36_miRNA_mut_repeat_x2_19	hsa-miR-19b-3p	5.12_miRNA_miR-19b-3p_smut6_swob_omut14.16_owob	5.12_miRNA_miR-19b-3p_smut6_swob_omut14.16_owob	AGTTTGGAATGGATTAGCACA	AGTTTGGAATGGATTAGCACA	AAAGAGCAGAAGCAGCAGCATCTCTGTACATTTTGGAGCCAAGGGTTCAGAGACTCAGAGTTTGGAATGGATTAGCACAGACACCAGTTTGGAATGGATTAGCACACTGTGTACAGAATTCTGCTACCTCACTACAAGCAGAAGGAAACATTGAACTCAGAGCC
36_miRNA_mut_repeat_x2_20	hsa-miR-19b-3p	5.18_miRNA_miR-19b-3p_smut5_swob_omut9.15.19_owob	5.18_miRNA_miR-19b-3p_smut5_swob_omut9.15.19_owob	AGATTTTCATGGCTTTCCACA	AGATTTTCATGGCTTTCCACA	AAAGAGCAGAAGCAGCAGCATCTCTGTACATTTTGGAGCCAAGGGTTCAGAGACTCAGAGATTTTCATGGCTTTCCACAGACACCAGATTTTCATGGCTTTCCACACTGTGTACAGAATTCTGCTACCTCACTACAAGCAGAAGGAAACATTGAACTCAGAGCC
36_miRNA_mut_repeat_x2_21	hsa-miR-365a-3p	5.1_miRNA_miR-365a-3p_mut14	5.1_miRNA_miR-365a-3p_mut14	TAAGGATGTTTAGGGGCATTA	TAAGGATGTTTAGGGGCATTA	AAAGAGCAGAAGCAGCAGCATCTCTGTACATTTTGGAGCCAAGGGTTCAGAGACTCAGTAAGGATGTTTAGGGGCATTAGACACCTAAGGATGTTTAGGGGCATTACTGTGTACAGAATTCTGCTACCTCACTACAAGCAGAAGGAAACATTGAACTCAGAGCC
36_miRNA_mut_repeat_x2_22	hsa-miR-365a-3p	5.8_miRNA_miR-365a-3p_doubleMut12.13	5.8_miRNA_miR-365a-3p_doubleMut12.13	TAAGGATTAGTAGGGGCATTA	TAAGGATTAGTAGGGGCATTA	AAAGAGCAGAAGCAGCAGCATCTCTGTACATTTTGGAGCCAAGGGTTCAGAGACTCAGGGTAAGGATTAGTAGGGGCATTACACCAGTAAGGATTAGTAGGGGCATTAGTGTACAGAATTCTGCTACCTCACTACAAGCAGAAGGAAACATTGAACTCAGAGCC
36_miRNA_mut_repeat_x2_23	hsa-miR-365a-3p	5.8_miRNA_miR-365a-3p_smut_swob_omut16.19_owob	5.8_miRNA_miR-365a-3p_smut_swob_omut16.19_owob	TATGGTTTTTTAGGGGCATTA	TATGGTTTTTTAGGGGCATTA	AAAGAGCAGAAGCAGCAGCATCTCTGTACATTTTGGAGCCAAGGGTTCAGAGACTCAGGTATGGTTTTTTAGGGGCATTAACACCATATGGTTTTTTAGGGGCATTACGTGTACAGAATTCTGCTACCTCACTACAAGCAGAAGGAAACATTGAACTCAGAGCC
36_miRNA_mut_repeat_x2_24	hsa-miR-365a-3p	5.6_miRNA_miR-365a-3p_smut7_swob_omut15_owob	5.6_miRNA_miR-365a-3p_smut7_swob_omut15_owob	TAAGGAATTTTAGGTGCATTA	TAAGGAATTTTAGGTGCATTA	AAAGAGCAGAAGCAGCAGCATCTCTGTACATTTTGGAGCCAAGGGTTCAGAGACTCAGGGTAAGGAATTTTAGGTGCATTACACCAGTAAGGAATTTTAGGTGCATTAGTGTACAGAATTCTGCTACCTCACTACAAGCAGAAGGAAACATTGAACTCAGAGCC
36_miRNA_mut_repeat_x2_25	hsa-miR-365a-3p	5.1_miRNA_miR-365a-3p_mut4	5.1_miRNA_miR-365a-3p_mut4	TAAGGATTTTTAGGGGCCTTA	TAAGGATTTTTAGGGGCCTTA	AAAGAGCAGAAGCAGCAGCATCTCTGTACATTTTGGAGCCAAGGGTTCAGAGACTCAGGGTAAGGATTTTTAGGGGCCTTACACCAGTAAGGATTTTTAGGGGCCTTAGTGTACAGAATTCTGCTACCTCACTACAAGCAGAAGGAAACATTGAACTCAGAGCC
36_miRNA_mut_repeat_x2_26	hsa-miR-365a-3p	5.16_miRNA_miR-365a-3p_smut_swob_omut10_owob16.19	5.16_miRNA_miR-365a-3p_smut_swob_omut10_owob16.19	TAGGGGTTTTTCGGGGCATTA	TAGGGGTTTTTCGGGGCATTA	AAAGAGCAGAAGCAGCAGCATCTCTGTACATTTTGGAGCCAAGGGTTCAGAGACTCAGGGTAGGGGTTTTTCGGGGCATTACACCAGTAGGGGTTTTTCGGGGCATTAGTGTACAGAATTCTGCTACCTCACTACAAGCAGAAGGAAACATTGAACTCAGAGCC
36_miRNA_mut_repeat_x2_27	hsa-miR-365a-3p	5.1_miRNA_miR-365a-3p_mut7	5.1_miRNA_miR-365a-3p_mut7	TAAGGATTTTTAGGAGCATTA	TAAGGATTTTTAGGAGCATTA	AAAGAGCAGAAGCAGCAGCATCTCTGTACATTTTGGAGCCAAGGGTTCAGAGACTCAGGGTAAGGATTTTTAGGAGCATTACACCAGTAAGGATTTTTAGGAGCATTAGTGTACAGAATTCTGCTACCTCACTACAAGCAGAAGGAAACATTGAACTCAGAGCC
36_miRNA_mut_repeat_x2_28	hsa-miR-365a-3p	5.19_miRNA_miR-365a-3p_smut8_swob_omut14.20_owob16	5.19_miRNA_miR-365a-3p_smut8_swob_omut14.20_owob16	TTAGGGTATTTAGTGGCATTA	TTAGGGTATTTAGTGGCATTA	AAAGAGCAGAAGCAGCAGCATCTCTGTACATTTTGGAGCCAAGGGTTCAGAGACTCAGGGTTAGGGTATTTAGTGGCATTACACCAGTTAGGGTATTTAGTGGCATTAGTGTACAGAATTCTGCTACCTCACTACAAGCAGAAGGAAACATTGAACTCAGAGCC
36_miRNA_mut_repeat_x2_29	hsa-miR-365a-3p	5.19_miRNA_miR-365a-3p_smut3_swob_omut18.19_owob10	5.19_miRNA_miR-365a-3p_smut3_swob_omut18.19_owob10	TACTGATTTTTGGGGGCAGTA	TACTGATTTTTGGGGGCAGTA	AAAGAGCAGAAGCAGCAGCATCTCTGTACATTTTGGAGCCAAGGGTTCAGAGACTCAGGGTACTGATTTTTGGGGGCAGTACACCAGTACTGATTTTTGGGGGCAGTAGTGTACAGAATTCTGCTACCTCACTACAAGCAGAAGGAAACATTGAACTCAGAGCC
36_miRNA_mut_repeat_x2_30	hsa-miR-365a-3p	5.20_miRNA_miR-365a-3p_smut8_swob_omut13_owob19.20	5.20_miRNA_miR-365a-3p_smut8_swob_omut13_owob19.20	TGGGGATTCTTAGTGGCATTA	TGGGGATTCTTAGTGGCATTA	AAAGAGCAGAAGCAGCAGCATCTCTGTACATTTTGGAGCCAAGGGTTCAGAGACTCAGGGTGGGGATTCTTAGTGGCATTACACCAGTGGGGATTCTTAGTGGCATTAGTGTACAGAATTCTGCTACCTCACTACAAGCAGAAGGAAACATTGAACTCAGAGCC
36_miRNA_mut_repeat_x2_31	hsa-miR-23a-3p	5.8_miRNA_miR-23a-3p_doubleMut15.16	5.8_miRNA_miR-23a-3p_doubleMut15.16	GGAAACGCCTGGCAATGTGAT	GGAAACGCCTGGCAATGTGAT	AAAGAGCAGAAGCAGCAGCATCTCTGTACATTTTGGAGCCAAGGGTTCAGAGACTCAGGGAAACGCCTGGCAATGTGATCACACCGGAAACGCCTGGCAATGTGATCTGTGTACAGAATTCTGCTACCTCACTACAAGCAGAAGGAAACATTGAACTCAGAGCC
36_miRNA_mut_repeat_x2_32	hsa-miR-23a-3p	5.1_miRNA_miR-23a-3p_mut16	5.1_miRNA_miR-23a-3p_mut16	GGAAAGCCCTGGCAATGTGAT	GGAAAGCCCTGGCAATGTGAT	AAAGAGCAGAAGCAGCAGCATCTCTGTACATTTTGGAGCCAAGGGTTCAGAGACTCAGGGAAAGCCCTGGCAATGTGATCACACCGGAAAGCCCTGGCAATGTGATCTGTGTACAGAATTCTGCTACCTCACTACAAGCAGAAGGAAACATTGAACTCAGAGCC
36_miRNA_mut_repeat_x2_33	hsa-miR-23a-3p	5.1_miRNA_miR-23a-3p_mut20	5.1_miRNA_miR-23a-3p_mut20	GCAAATCCCTGGCAATGTGAT	GCAAATCCCTGGCAATGTGAT	AAAGAGCAGAAGCAGCAGCATCTCTGTACATTTTGGAGCCAAGGGTTCAGAGACTCAGGCAAATCCCTGGCAATGTGATCACACCGCAAATCCCTGGCAATGTGATCTGTGTACAGAATTCTGCTACCTCACTACAAGCAGAAGGAAACATTGAACTCAGAGCC
36_miRNA_mut_repeat_x2_34	hsa-miR-23a-3p	5.6_miRNA_miR-23a-3p_smut3_swob_omut19_owob	5.6_miRNA_miR-23a-3p_smut3_swob_omut19_owob	GGTAATCCCTGGCAATGTAAT	GGTAATCCCTGGCAATGTAAT	AAAGAGCAGAAGCAGCAGCATCTCTGTACATTTTGGAGCCAAGGGTTCAGAGACTCAGGGTAATCCCTGGCAATGTAATCACACCGGTAATCCCTGGCAATGTAATCTGTGTACAGAATTCTGCTACCTCACTACAAGCAGAAGGAAACATTGAACTCAGAGCC
36_miRNA_mut_repeat_x2_35	hsa-miR-23a-3p	5.22_miRNA_miR-23a-3p_smut_swob_omut11.14.17_owob15	5.22_miRNA_miR-23a-3p_smut_swob_omut11.14.17_owob15	GGAACTTACTTGCAATGTGAT	GGAACTTACTTGCAATGTGAT	AAAGAGCAGAAGCAGCAGCATCTCTGTACATTTTGGAGCCAAGGGTTCAGAGACTCAGGGAACTTACTTGCAATGTGATCACACCGGAACTTACTTGCAATGTGATCTGTGTACAGAATTCTGCTACCTCACTACAAGCAGAAGGAAACATTGAACTCAGAGCC
36_miRNA_mut_repeat_x2_36	hsa-miR-23a-3p	5.14_miRNA_miR-23a-3p_smut_swob_omut10.15.21_owob	5.14_miRNA_miR-23a-3p_smut_swob_omut10.15.21_owob	TGAAATGCCTGACAATGTGAT	TGAAATGCCTGACAATGTGAT	AAAGAGCAGAAGCAGCAGCATCTCTGTACATTTTGGAGCCAAGGGTTCAGAGACTCAGGTGAAATGCCTGACAATGTGATACACCCTGAAATGCCTGACAATGTGATTGTGTACAGAATTCTGCTACCTCACTACAAGCAGAAGGAAACATTGAACTCAGAGCC
36_miRNA_mut_repeat_x2_37	hsa-miR-23a-3p	5.23_miRNA_miR-23a-3p_smut_swob_omut12.19_owob15.18	5.23_miRNA_miR-23a-3p_smut_swob_omut12.19_owob15.18	GGTGATTCCGGGCAATGTGAT	GGTGATTCCGGGCAATGTGAT	AAAGAGCAGAAGCAGCAGCATCTCTGTACATTTTGGAGCCAAGGGTTCAGAGACTCAGGGTGATTCCGGGCAATGTGATCACACCGGTGATTCCGGGCAATGTGATCTGTGTACAGAATTCTGCTACCTCACTACAAGCAGAAGGAAACATTGAACTCAGAGCC
36_miRNA_mut_repeat_x2_38	hsa-miR-23a-3p	5.13_miRNA_miR-23a-3p_smut7_swob_omut10_owob17	5.13_miRNA_miR-23a-3p_smut7_swob_omut10_owob17	GGAAGTCCCTGTCACTGTGAT	GGAAGTCCCTGTCACTGTGAT	AAAGAGCAGAAGCAGCAGCATCTCTGTACATTTTGGAGCCAAGGGTTCAGAGACTCAGGGGGAAGTCCCTGTCACTGTGATCACCAGGGAAGTCCCTGTCACTGTGATCTGTACAGAATTCTGCTACCTCACTACAAGCAGAAGGAAACATTGAACTCAGAGCC
36_miRNA_mut_repeat_x2_39	hsa-miR-23a-3p	5.12_miRNA_miR-23a-3p_smut6_swob_omut12.16_owob	5.12_miRNA_miR-23a-3p_smut6_swob_omut12.16_owob	GGAAACCCCCGGCAAGGTGAT	GGAAACCCCCGGCAAGGTGAT	AAAGAGCAGAAGCAGCAGCATCTCTGTACATTTTGGAGCCAAGGGTTCAGAGACTCAGGGGGAAACCCCCGGCAAGGTGATCACCAGGGAAACCCCCGGCAAGGTGATCTGTACAGAATTCTGCTACCTCACTACAAGCAGAAGGAAACATTGAACTCAGAGCC
36_miRNA_mut_repeat_x2_40	hsa-miR-23a-3p	5.12_miRNA_miR-23a-3p_smut2_swob_omut17.21_owob	5.12_miRNA_miR-23a-3p_smut2_swob_omut17.21_owob	AGAACTCCCTGGCAATGTGTT	AGAACTCCCTGGCAATGTGTT	AAAGAGCAGAAGCAGCAGCATCTCTGTACATTTTGGAGCCAAGGGTTCAGAGACTCAGAGAACTCCCTGGCAATGTGTTGACACCAGAACTCCCTGGCAATGTGTTCTGTGTACAGAATTCTGCTACCTCACTACAAGCAGAAGGAAACATTGAACTCAGAGCC
36_miRNA_mut_repeat_x2_41	hsa-miR-21-5p	5.1_miRNA_miR-21-5p_mut12	5.1_miRNA_miR-21-5p_mut12	CAACATCAGGCTGATAAGCTA	CAACATCAGGCTGATAAGCTA	AAAGAGCAGAAGCAGCAGCATCTCTGTACATTTTGGAGCCAAGGGTTCAGAGACTCAGGGCAACATCAGGCTGATAAGCTACACCAGCAACATCAGGCTGATAAGCTAGTGTACAGAATTCTGCTACCTCACTACAAGCAGAAGGAAACATTGAACTCAGAGCC
36_miRNA_mut_repeat_x2_42	hsa-miR-21-5p	5.1_miRNA_miR-21-5p_mut17	5.1_miRNA_miR-21-5p_mut17	CAACCTCAGTCTGATAAGCTA	CAACCTCAGTCTGATAAGCTA	AAAGAGCAGAAGCAGCAGCATCTCTGTACATTTTGGAGCCAAGGGTTCAGAGACTCAGGGCAACCTCAGTCTGATAAGCTACACCAGCAACCTCAGTCTGATAAGCTAGTGTACAGAATTCTGCTACCTCACTACAAGCAGAAGGAAACATTGAACTCAGAGCC
36_miRNA_mut_repeat_x2_43	hsa-miR-21-5p	5.7_miRNA_miR-21-5p_smut_swob5_omut11_owob	5.7_miRNA_miR-21-5p_smut_swob5_omut11_owob	CAACATCAGTATGATAGGCTA	CAACATCAGTATGATAGGCTA	AAAGAGCAGAAGCAGCAGCATCTCTGTACATTTTGGAGCCAAGGGTTCAGAGACTCAGGCAACATCAGTATGATAGGCTAACACCACAACATCAGTATGATAGGCTACGTGTACAGAATTCTGCTACCTCACTACAAGCAGAAGGAAACATTGAACTCAGAGCC
36_miRNA_mut_repeat_x2_44	hsa-miR-21-5p	5.17_miRNA_miR-21-5p_smut_swob_omut_owob11.14.19	5.17_miRNA_miR-21-5p_smut_swob_omut_owob11.14.19	CAGCATCGGTTTGATAAGCTA	CAGCATCGGTTTGATAAGCTA	AAAGAGCAGAAGCAGCAGCATCTCTGTACATTTTGGAGCCAAGGGTTCAGAGACTCAGGGCAGCATCGGTTTGATAAGCTACACCAGCAGCATCGGTTTGATAAGCTAGTGTACAGAATTCTGCTACCTCACTACAAGCAGAAGGAAACATTGAACTCAGAGCC
36_miRNA_mut_repeat_x2_45	hsa-miR-21-5p	5.14_miRNA_miR-21-5p_smut_swob_omut15.18.19_owob	5.14_miRNA_miR-21-5p_smut_swob_omut15.18.19_owob	CATGATGAGTCTGATAAGCTA	CATGATGAGTCTGATAAGCTA	AAAGAGCAGAAGCAGCAGCATCTCTGTACATTTTGGAGCCAAGGGTTCAGAGACTCAGGCATGATGAGTCTGATAAGCTAACACCACATGATGAGTCTGATAAGCTACGTGTACAGAATTCTGCTACCTCACTACAAGCAGAAGGAAACATTGAACTCAGAGCC
36_miRNA_mut_repeat_x2_46	hsa-miR-21-5p	5.21_miRNA_miR-21-5p_smut_swob_omut10.11.12.21_owob	5.21_miRNA_miR-21-5p_smut_swob_omut10.11.12.21_owob	GAACATCAGAAGGATAAGCTA	GAACATCAGAAGGATAAGCTA	AAAGAGCAGAAGCAGCAGCATCTCTGTACATTTTGGAGCCAAGGGTTCAGAGACTCAGGGGAACATCAGAAGGATAAGCTACACCAGGAACATCAGAAGGATAAGCTAGTGTACAGAATTCTGCTACCTCACTACAAGCAGAAGGAAACATTGAACTCAGAGCC
36_miRNA_mut_repeat_x2_47	hsa-miR-21-5p	5.16_miRNA_miR-21-5p_smut_swob_omut12_owob17.20	5.16_miRNA_miR-21-5p_smut_swob_omut12_owob17.20	CGACGTCAGCCTGATAAGCTA	CGACGTCAGCCTGATAAGCTA	AAAGAGCAGAAGCAGCAGCATCTCTGTACATTTTGGAGCCAAGGGTTCAGAGACTCAGGGCGACGTCAGCCTGATAAGCTACACCAGCGACGTCAGCCTGATAAGCTAGTGTACAGAATTCTGCTACCTCACTACAAGCAGAAGGAAACATTGAACTCAGAGCC
36_miRNA_mut_repeat_x2_48	hsa-miR-21-5p	5.19_miRNA_miR-21-5p_smut7_swob_omut18.21_owob19	5.19_miRNA_miR-21-5p_smut7_swob_omut18.21_owob19	GAGGATCAGTCTGAGAAGCTA	GAGGATCAGTCTGAGAAGCTA	AAAGAGCAGAAGCAGCAGCATCTCTGTACATTTTGGAGCCAAGGGTTCAGAGACTCAGGGGAGGATCAGTCTGAGAAGCTACACCAGGAGGATCAGTCTGAGAAGCTAGTGTACAGAATTCTGCTACCTCACTACAAGCAGAAGGAAACATTGAACTCAGAGCC
36_miRNA_mut_repeat_x2_49	hsa-miR-21-5p	5.18_miRNA_miR-21-5p_smut5_swob_omut10.12.18_owob	5.18_miRNA_miR-21-5p_smut5_swob_omut10.12.18_owob	CAAGATCAGACGGATATGCTA	CAAGATCAGACGGATATGCTA	AAAGAGCAGAAGCAGCAGCATCTCTGTACATTTTGGAGCCAAGGGTTCAGAGACTCAGGGCAAGATCAGACGGATATGCTACACCAGCAAGATCAGACGGATATGCTAGTGTACAGAATTCTGCTACCTCACTACAAGCAGAAGGAAACATTGAACTCAGAGCC
36_miRNA_mut_repeat_x2_50	hsa-miR-21-5p	5.13_miRNA_miR-21-5p_smut5_swob_omut17_owob21	5.13_miRNA_miR-21-5p_smut5_swob_omut17_owob21	TAACCTCAGTCTGATACGCTA	TAACCTCAGTCTGATACGCTA	AAAGAGCAGAAGCAGCAGCATCTCTGTACATTTTGGAGCCAAGGGTTCAGAGACTCAGGGTAACCTCAGTCTGATACGCTACACCAGTAACCTCAGTCTGATACGCTAGTGTACAGAATTCTGCTACCTCACTACAAGCAGAAGGAAACATTGAACTCAGAGCC
36_miRNA_mut_repeat_x2_51	hsa-miR-31-5p	5.1_miRNA_miR-31-5p_mut10	5.1_miRNA_miR-31-5p_mut10	AGCTATGCCAGAATCTTGCCT	AGCTATGCCAGAATCTTGCCT	AAAGAGCAGAAGCAGCAGCATCTCTGTACATTTTGGAGCCAAGGGTTCAGAGACTCAGGAGCTATGCCAGAATCTTGCCTACACCAAGCTATGCCAGAATCTTGCCTTGTGTACAGAATTCTGCTACCTCACTACAAGCAGAAGGAAACATTGAACTCAGAGCC
36_miRNA_mut_repeat_x2_52	hsa-miR-31-5p	5.8_miRNA_miR-31-5p_doubleMut15.16	5.8_miRNA_miR-31-5p_doubleMut15.16	AGCTAGACCAGCATCTTGCCT	AGCTAGACCAGCATCTTGCCT	AAAGAGCAGAAGCAGCAGCATCTCTGTACATTTTGGAGCCAAGGGTTCAGAGACTCAGGGAGCTAGACCAGCATCTTGCCTCACCAGAGCTAGACCAGCATCTTGCCTGTGTACAGAATTCTGCTACCTCACTACAAGCAGAAGGAAACATTGAACTCAGAGCC
36_miRNA_mut_repeat_x2_53	hsa-miR-31-5p	5.10_miRNA_miR-31-5p_smut_swob_omut_owob17.19	5.10_miRNA_miR-31-5p_smut_swob_omut_owob17.19	AGTTGTGCCAGCATCTTGCCT	AGTTGTGCCAGCATCTTGCCT	AAAGAGCAGAAGCAGCAGCATCTCTGTACATTTTGGAGCCAAGGGTTCAGAGACTCAGGGAGTTGTGCCAGCATCTTGCCTCACCAGAGTTGTGCCAGCATCTTGCCTGTGTACAGAATTCTGCTACCTCACTACAAGCAGAAGGAAACATTGAACTCAGAGCC
36_miRNA_mut_repeat_x2_54	hsa-miR-31-5p	5.1_miRNA_miR-31-5p_mut8	5.1_miRNA_miR-31-5p_mut8	AGCTATGCCAGCAGCTTGCCT	AGCTATGCCAGCAGCTTGCCT	AAAGAGCAGAAGCAGCAGCATCTCTGTACATTTTGGAGCCAAGGGTTCAGAGACTCAGGAGCTATGCCAGCAGCTTGCCTACACCAAGCTATGCCAGCAGCTTGCCTTGTGTACAGAATTCTGCTACCTCACTACAAGCAGAAGGAAACATTGAACTCAGAGCC
36_miRNA_mut_repeat_x2_55	hsa-miR-31-5p	5.1_miRNA_miR-31-5p_mut3	5.1_miRNA_miR-31-5p_mut3	AGCTATGCCAGCATCTTGACT	AGCTATGCCAGCATCTTGACT	AAAGAGCAGAAGCAGCAGCATCTCTGTACATTTTGGAGCCAAGGGTTCAGAGACTCAGGAGCTATGCCAGCATCTTGACTACACCAAGCTATGCCAGCATCTTGACTTGTGTACAGAATTCTGCTACCTCACTACAAGCAGAAGGAAACATTGAACTCAGAGCC
36_miRNA_mut_repeat_x2_56	hsa-miR-31-5p	5.1_miRNA_miR-31-5p_mut1	5.1_miRNA_miR-31-5p_mut1	AGCTATGCCAGCATCTTGCCA	AGCTATGCCAGCATCTTGCCA	AAAGAGCAGAAGCAGCAGCATCTCTGTACATTTTGGAGCCAAGGGTTCAGAGACTCAGGAGCTATGCCAGCATCTTGCCAACACCAAGCTATGCCAGCATCTTGCCACGTGTACAGAATTCTGCTACCTCACTACAAGCAGAAGGAAACATTGAACTCAGAGCC
36_miRNA_mut_repeat_x2_57	hsa-miR-31-5p	5.22_miRNA_miR-31-5p_smut_swob_omut11.16.20_owob9	5.22_miRNA_miR-31-5p_smut_swob_omut11.16.20_owob9	ACCTACGCCATCGTCTTGCCT	ACCTACGCCATCGTCTTGCCT	AAAGAGCAGAAGCAGCAGCATCTCTGTACATTTTGGAGCCAAGGGTTCAGAGACTCAGGGACCTACGCCATCGTCTTGCCTCACCAGACCTACGCCATCGTCTTGCCTGTGTACAGAATTCTGCTACCTCACTACAAGCAGAAGGAAACATTGAACTCAGAGCC
36_miRNA_mut_repeat_x2_58	hsa-miR-31-5p	5.13_miRNA_miR-31-5p_smut6_swob_omut11_owob19	5.13_miRNA_miR-31-5p_smut6_swob_omut11_owob19	AGTTATGCCACCATCCTGCCT	AGTTATGCCACCATCCTGCCT	AAAGAGCAGAAGCAGCAGCATCTCTGTACATTTTGGAGCCAAGGGTTCAGAGACTCAGGAGTTATGCCACCATCCTGCCTACACCAAGTTATGCCACCATCCTGCCTTGTGTACAGAATTCTGCTACCTCACTACAAGCAGAAGGAAACATTGAACTCAGAGCC
36_miRNA_mut_repeat_x2_59	hsa-miR-31-5p	5.13_miRNA_miR-31-5p_smut6_swob_omut20_owob10	5.13_miRNA_miR-31-5p_smut6_swob_omut20_owob10	ACCTATGCCAGTATCATGCCT	ACCTATGCCAGTATCATGCCT	AAAGAGCAGAAGCAGCAGCATCTCTGTACATTTTGGAGCCAAGGGTTCAGAGACTCAGGACCTATGCCAGTATCATGCCTACACCAACCTATGCCAGTATCATGCCTTGTGTACAGAATTCTGCTACCTCACTACAAGCAGAAGGAAACATTGAACTCAGAGCC
36_miRNA_mut_repeat_x2_60	hsa-miR-31-5p	5.13_miRNA_miR-31-5p_smut8_swob_omut20_owob12	5.13_miRNA_miR-31-5p_smut8_swob_omut20_owob12	ACCTATGCCGGCAGCTTGCCT	ACCTATGCCGGCAGCTTGCCT	AAAGAGCAGAAGCAGCAGCATCTCTGTACATTTTGGAGCCAAGGGTTCAGAGACTCAGGACCTATGCCGGCAGCTTGCCTACACCAACCTATGCCGGCAGCTTGCCTTGTGTACAGAATTCTGCTACCTCACTACAAGCAGAAGGAAACATTGAACTCAGAGCC
36_miRNA_mut_repeat_x2_61	hsa-miR-22-3p	5.9_miRNA_miR-22-3p_smut_swob_omut13_owob12	5.9_miRNA_miR-22-3p_smut_swob_omut13_owob12	CAGTTCTTAGACTGGCAGCTT	CAGTTCTTAGACTGGCAGCTT	AAAGAGCAGAAGCAGCAGCATCTCTGTACATTTTGGAGCCAAGGGTTCAGAGACTCAGGGCAGTTCTTAGACTGGCAGCTTCACCAGCAGTTCTTAGACTGGCAGCTTGTGTACAGAATTCTGCTACCTCACTACAAGCAGAAGGAAACATTGAACTCAGAGCC
36_miRNA_mut_repeat_x2_62	hsa-miR-22-3p	5.7_miRNA_miR-22-3p_smut_swob3_omut9_owob	5.7_miRNA_miR-22-3p_smut_swob3_omut9_owob	CAGTTCTTCAACCGGCAGTTT	CAGTTCTTCAACCGGCAGTTT	AAAGAGCAGAAGCAGCAGCATCTCTGTACATTTTGGAGCCAAGGGTTCAGAGACTCAGGGCAGTTCTTCAACCGGCAGTTTCACCAGCAGTTCTTCAACCGGCAGTTTGTGTACAGAATTCTGCTACCTCACTACAAGCAGAAGGAAACATTGAACTCAGAGCC
36_miRNA_mut_repeat_x2_63	hsa-miR-22-3p	5.8_miRNA_miR-22-3p_doubleMut12.13	5.8_miRNA_miR-22-3p_doubleMut12.13	CAGTTCTTATACTGGCAGCTT	CAGTTCTTATACTGGCAGCTT	AAAGAGCAGAAGCAGCAGCATCTCTGTACATTTTGGAGCCAAGGGTTCAGAGACTCAGGGCAGTTCTTATACTGGCAGCTTCACCAGCAGTTCTTATACTGGCAGCTTGTGTACAGAATTCTGCTACCTCACTACAAGCAGAAGGAAACATTGAACTCAGAGCC
36_miRNA_mut_repeat_x2_64	hsa-miR-22-3p	5.16_miRNA_miR-22-3p_smut_swob_omut10_owob12.16	5.16_miRNA_miR-22-3p_smut_swob_omut10_owob12.16	CAGTTTTTCGAATGGCAGCTT	CAGTTTTTCGAATGGCAGCTT	AAAGAGCAGAAGCAGCAGCATCTCTGTACATTTTGGAGCCAAGGGTTCAGAGACTCAGCAGTTTTTCGAATGGCAGCTTGACACCCAGTTTTTCGAATGGCAGCTTCTGTGTACAGAATTCTGCTACCTCACTACAAGCAGAAGGAAACATTGAACTCAGAGCC
36_miRNA_mut_repeat_x2_65	hsa-miR-22-3p	5.1_miRNA_miR-22-3p_mut3	5.1_miRNA_miR-22-3p_mut3	CAGTTCTTCAACTGGCAGGTT	CAGTTCTTCAACTGGCAGGTT	AAAGAGCAGAAGCAGCAGCATCTCTGTACATTTTGGAGCCAAGGGTTCAGAGACTCAGGGCAGTTCTTCAACTGGCAGGTTCACCAGCAGTTCTTCAACTGGCAGGTTGTGTACAGAATTCTGCTACCTCACTACAAGCAGAAGGAAACATTGAACTCAGAGCC
36_miRNA_mut_repeat_x2_66	hsa-miR-22-3p	5.22_miRNA_miR-22-3p_smut_swob_omut9.13.18_owob20	5.22_miRNA_miR-22-3p_smut_swob_omut9.13.18_owob20	CGGCTCTTGAACCGGCAGCTT	CGGCTCTTGAACCGGCAGCTT	AAAGAGCAGAAGCAGCAGCATCTCTGTACATTTTGGAGCCAAGGGTTCAGAGACTCAGGGCGGCTCTTGAACCGGCAGCTTCACCAGCGGCTCTTGAACCGGCAGCTTGTGTACAGAATTCTGCTACCTCACTACAAGCAGAAGGAAACATTGAACTCAGAGCC
36_miRNA_mut_repeat_x2_67	hsa-miR-22-3p	5.1_miRNA_miR-22-3p_mut8	5.1_miRNA_miR-22-3p_mut8	CAGTTCTTCAACTCGCAGCTT	CAGTTCTTCAACTCGCAGCTT	AAAGAGCAGAAGCAGCAGCATCTCTGTACATTTTGGAGCCAAGGGTTCAGAGACTCAGGGCAGTTCTTCAACTCGCAGCTTCACCAGCAGTTCTTCAACTCGCAGCTTGTGTACAGAATTCTGCTACCTCACTACAAGCAGAAGGAAACATTGAACTCAGAGCC
36_miRNA_mut_repeat_x2_68	hsa-miR-22-3p	5.12_miRNA_miR-22-3p_smut7_swob_omut16.17_owob	5.12_miRNA_miR-22-3p_smut7_swob_omut16.17_owob	CAGTAGTTCAACTGTCAGCTT	CAGTAGTTCAACTGTCAGCTT	AAAGAGCAGAAGCAGCAGCATCTCTGTACATTTTGGAGCCAAGGGTTCAGAGACTCAGGGCAGTAGTTCAACTGTCAGCTTCACCAGCAGTAGTTCAACTGTCAGCTTGTGTACAGAATTCTGCTACCTCACTACAAGCAGAAGGAAACATTGAACTCAGAGCC
36_miRNA_mut_repeat_x2_69	hsa-miR-22-3p	5.13_miRNA_miR-22-3p_smut3_swob_omut18_owob13	5.13_miRNA_miR-22-3p_smut3_swob_omut18_owob13	CAGCTCTTTAACTGGCAGGTT	CAGCTCTTTAACTGGCAGGTT	AAAGAGCAGAAGCAGCAGCATCTCTGTACATTTTGGAGCCAAGGGTTCAGAGACTCAGGGCAGCTCTTTAACTGGCAGGTTCACCAGCAGCTCTTTAACTGGCAGGTTGTGTACAGAATTCTGCTACCTCACTACAAGCAGAAGGAAACATTGAACTCAGAGCC
36_miRNA_mut_repeat_x2_70	hsa-miR-22-3p	5.19_miRNA_miR-22-3p_smut4_swob_omut9.15_owob10	5.19_miRNA_miR-22-3p_smut4_swob_omut9.15_owob10	CAGTTCCTCAATCGGCACCTT	CAGTTCCTCAATCGGCACCTT	AAAGAGCAGAAGCAGCAGCATCTCTGTACATTTTGGAGCCAAGGGTTCAGAGACTCAGGGCAGTTCCTCAATCGGCACCTTCACCAGCAGTTCCTCAATCGGCACCTTGTGTACAGAATTCTGCTACCTCACTACAAGCAGAAGGAAACATTGAACTCAGAGCC
36_miRNA_mut_repeat_x2_71	hsa-miR-16-5p	5.7_miRNA_miR-16-5p_smut_swob3_omut11_owob	5.7_miRNA_miR-16-5p_smut_swob3_omut11_owob	GCCAATATTTTCGTGCTGTTA	GCCAATATTTTCGTGCTGTTA	AAAGAGCAGAAGCAGCAGCATCTCTGTACATTTTGGAGCCAAGGGTTCAGAGACTCAGGGGCCAATATTTTCGTGCTGTTACACCAGGCCAATATTTTCGTGCTGTTAGTGTACAGAATTCTGCTACCTCACTACAAGCAGAAGGAAACATTGAACTCAGAGCC
36_miRNA_mut_repeat_x2_72	hsa-miR-16-5p	5.9_miRNA_miR-16-5p_smut_swob_omut9_owob17	5.9_miRNA_miR-16-5p_smut_swob_omut9_owob17	GCCAGTATTTACCTGCTGCTA	GCCAGTATTTACCTGCTGCTA	AAAGAGCAGAAGCAGCAGCATCTCTGTACATTTTGGAGCCAAGGGTTCAGAGACTCAGGGGCCAGTATTTACCTGCTGCTACACCAGGCCAGTATTTACCTGCTGCTAGTGTACAGAATTCTGCTACCTCACTACAAGCAGAAGGAAACATTGAACTCAGAGCC
36_miRNA_mut_repeat_x2_73	hsa-miR-16-5p	5.1_miRNA_miR-16-5p_mut10	5.1_miRNA_miR-16-5p_mut10	GCCAATATTTAGGTGCTGCTA	GCCAATATTTAGGTGCTGCTA	AAAGAGCAGAAGCAGCAGCATCTCTGTACATTTTGGAGCCAAGGGTTCAGAGACTCAGGGGCCAATATTTAGGTGCTGCTACACCAGGCCAATATTTAGGTGCTGCTAGTGTACAGAATTCTGCTACCTCACTACAAGCAGAAGGAAACATTGAACTCAGAGCC
36_miRNA_mut_repeat_x2_74	hsa-miR-16-5p	5.6_miRNA_miR-16-5p_smut6_swob_omut18_owob	5.6_miRNA_miR-16-5p_smut6_swob_omut18_owob	GCCTATATTTACGTGGTGCTA	GCCTATATTTACGTGGTGCTA	AAAGAGCAGAAGCAGCAGCATCTCTGTACATTTTGGAGCCAAGGGTTCAGAGACTCAGGGGCCTATATTTACGTGGTGCTACACCAGGCCTATATTTACGTGGTGCTAGTGTACAGAATTCTGCTACCTCACTACAAGCAGAAGGAAACATTGAACTCAGAGCC
36_miRNA_mut_repeat_x2_75	hsa-miR-16-5p	5.14_miRNA_miR-16-5p_smut_swob_omut11.12.15_owob	5.14_miRNA_miR-16-5p_smut_swob_omut11.12.15_owob	GCCAATTTTACCGTGCTGCTA	GCCAATTTTACCGTGCTGCTA	AAAGAGCAGAAGCAGCAGCATCTCTGTACATTTTGGAGCCAAGGGTTCAGAGACTCAGGGGCCAATTTTACCGTGCTGCTACACCAGGCCAATTTTACCGTGCTGCTAGTGTACAGAATTCTGCTACCTCACTACAAGCAGAAGGAAACATTGAACTCAGAGCC
36_miRNA_mut_repeat_x2_76	hsa-miR-16-5p	5.17_miRNA_miR-16-5p_smut_swob_omut_owob10.17.19	5.17_miRNA_miR-16-5p_smut_swob_omut_owob10.17.19	GCTAGTATTTATGTGCTGCTA	GCTAGTATTTATGTGCTGCTA	AAAGAGCAGAAGCAGCAGCATCTCTGTACATTTTGGAGCCAAGGGTTCAGAGACTCAGGGCTAGTATTTATGTGCTGCTAACACCAGCTAGTATTTATGTGCTGCTACGTGTACAGAATTCTGCTACCTCACTACAAGCAGAAGGAAACATTGAACTCAGAGCC
36_miRNA_mut_repeat_x2_77	hsa-miR-16-5p	5.16_miRNA_miR-16-5p_smut_swob_omut16_owob11.19	5.16_miRNA_miR-16-5p_smut_swob_omut16_owob11.19	GCTAACATTTGCGTGCTGCTA	GCTAACATTTGCGTGCTGCTA	AAAGAGCAGAAGCAGCAGCATCTCTGTACATTTTGGAGCCAAGGGTTCAGAGACTCAGGGGCTAACATTTGCGTGCTGCTACACCAGGCTAACATTTGCGTGCTGCTAGTGTACAGAATTCTGCTACCTCACTACAAGCAGAAGGAAACATTGAACTCAGAGCC
36_miRNA_mut_repeat_x2_78	hsa-miR-16-5p	5.13_miRNA_miR-16-5p_smut6_swob_omut19_owob18	5.13_miRNA_miR-16-5p_smut6_swob_omut19_owob18	GCGGATATTTACGTGATGCTA	GCGGATATTTACGTGATGCTA	AAAGAGCAGAAGCAGCAGCATCTCTGTACATTTTGGAGCCAAGGGTTCAGAGACTCAGGGGCGGATATTTACGTGATGCTACACCAGGCGGATATTTACGTGATGCTAGTGTACAGAATTCTGCTACCTCACTACAAGCAGAAGGAAACATTGAACTCAGAGCC
36_miRNA_mut_repeat_x2_79	hsa-miR-16-5p	5.13_miRNA_miR-16-5p_smut5_swob_omut20_owob10	5.13_miRNA_miR-16-5p_smut5_swob_omut20_owob10	GACAATATTTATGTGCAGCTA	GACAATATTTATGTGCAGCTA	AAAGAGCAGAAGCAGCAGCATCTCTGTACATTTTGGAGCCAAGGGTTCAGAGACTCAGGGACAATATTTATGTGCAGCTAACACCAGACAATATTTATGTGCAGCTACGTGTACAGAATTCTGCTACCTCACTACAAGCAGAAGGAAACATTGAACTCAGAGCC
36_miRNA_mut_repeat_x2_80	hsa-miR-16-5p	5.18_miRNA_miR-16-5p_smut4_swob_omut16.19.20_owob	5.18_miRNA_miR-16-5p_smut4_swob_omut16.19.20_owob	GAAAAAATTTACGTGCTACTA	GAAAAAATTTACGTGCTACTA	AAAGAGCAGAAGCAGCAGCATCTCTGTACATTTTGGAGCCAAGGGTTCAGAGACTCAGGGGAAAAAATTTACGTGCTACTACACCAGGAAAAAATTTACGTGCTACTAGTGTACAGAATTCTGCTACCTCACTACAAGCAGAAGGAAACATTGAACTCAGAGCC
36_miRNA_mut_repeat_x2_81	hsa-miR-31-3p	5.1_miRNA_miR-31-3p_mut19	5.1_miRNA_miR-31-3p_mut19	TGACAATATGTTGGCATAGCA	TGACAATATGTTGGCATAGCA	AAAGAGCAGAAGCAGCAGCATCTCTGTACATTTTGGAGCCAAGGGTTCAGAGACTCAGGTGACAATATGTTGGCATAGCAACACCCTGACAATATGTTGGCATAGCACGTGTACAGAATTCTGCTACCTCACTACAAGCAGAAGGAAACATTGAACTCAGAGCC
36_miRNA_mut_repeat_x2_82	hsa-miR-31-3p	5.1_miRNA_miR-31-3p_mut11	5.1_miRNA_miR-31-3p_mut11	TGGCAATATGCTGGCATAGCA	TGGCAATATGCTGGCATAGCA	AAAGAGCAGAAGCAGCAGCATCTCTGTACATTTTGGAGCCAAGGGTTCAGAGACTCAGGTGGCAATATGCTGGCATAGCAACACCCTGGCAATATGCTGGCATAGCACGTGTACAGAATTCTGCTACCTCACTACAAGCAGAAGGAAACATTGAACTCAGAGCC
36_miRNA_mut_repeat_x2_83	hsa-miR-31-3p	5.8_miRNA_miR-31-3p_smut_swob_omut9.21_owob	5.8_miRNA_miR-31-3p_smut_swob_omut9.21_owob	GGGCAATATGTTCGCATAGCA	GGGCAATATGTTCGCATAGCA	AAAGAGCAGAAGCAGCAGCATCTCTGTACATTTTGGAGCCAAGGGTTCAGAGACTCAGGGGGCAATATGTTCGCATAGCAACACCAGGGCAATATGTTCGCATAGCACGTGTACAGAATTCTGCTACCTCACTACAAGCAGAAGGAAACATTGAACTCAGAGCC
36_miRNA_mut_repeat_x2_84	hsa-miR-31-3p	5.15_miRNA_miR-31-3p_smut_swob_omut9.21_owob14	5.15_miRNA_miR-31-3p_smut_swob_omut9.21_owob14	CGGCAATGTGTTTGCATAGCA	CGGCAATGTGTTTGCATAGCA	AAAGAGCAGAAGCAGCAGCATCTCTGTACATTTTGGAGCCAAGGGTTCAGAGACTCAGCGGCAATGTGTTTGCATAGCAGACACCCGGCAATGTGTTTGCATAGCACTGTGTACAGAATTCTGCTACCTCACTACAAGCAGAAGGAAACATTGAACTCAGAGCC
36_miRNA_mut_repeat_x2_85	hsa-miR-31-3p	5.23_miRNA_miR-31-3p_smut_swob_omut12.18_owob14.17	5.23_miRNA_miR-31-3p_smut_swob_omut12.18_owob14.17	TGGGGATGTCTTGGCATAGCA	TGGGGATGTCTTGGCATAGCA	AAAGAGCAGAAGCAGCAGCATCTCTGTACATTTTGGAGCCAAGGGTTCAGAGACTCAGTGGGGATGTCTTGGCATAGCAGACACCTGGGGATGTCTTGGCATAGCACTGTGTACAGAATTCTGCTACCTCACTACAAGCAGAAGGAAACATTGAACTCAGAGCC
36_miRNA_mut_repeat_x2_86	hsa-miR-31-3p	5.22_miRNA_miR-31-3p_smut_swob_omut11.12.17_owob14	5.22_miRNA_miR-31-3p_smut_swob_omut11.12.17_owob14	TGGCTATGTCCTGGCATAGCA	TGGCTATGTCCTGGCATAGCA	AAAGAGCAGAAGCAGCAGCATCTCTGTACATTTTGGAGCCAAGGGTTCAGAGACTCAGTGGCTATGTCCTGGCATAGCAGACACCTGGCTATGTCCTGGCATAGCACTGTGTACAGAATTCTGCTACCTCACTACAAGCAGAAGGAAACATTGAACTCAGAGCC
36_miRNA_mut_repeat_x2_87	hsa-miR-31-3p	5.1_miRNA_miR-31-3p_mut7	5.1_miRNA_miR-31-3p_mut7	TGGCAATATGTTGGAATAGCA	TGGCAATATGTTGGAATAGCA	AAAGAGCAGAAGCAGCAGCATCTCTGTACATTTTGGAGCCAAGGGTTCAGAGACTCAGGTGGCAATATGTTGGAATAGCAACACCCTGGCAATATGTTGGAATAGCACGTGTACAGAATTCTGCTACCTCACTACAAGCAGAAGGAAACATTGAACTCAGAGCC
36_miRNA_mut_repeat_x2_88	hsa-miR-31-3p	5.18_miRNA_miR-31-3p_smut3_swob_omut11.15.17_owob	5.18_miRNA_miR-31-3p_smut3_swob_omut11.15.17_owob	TGGCCACATGCTGGCATAACA	TGGCCACATGCTGGCATAACA	AAAGAGCAGAAGCAGCAGCATCTCTGTACATTTTGGAGCCAAGGGTTCAGAGACTCAGGTGGCCACATGCTGGCATAACAACACCCTGGCCACATGCTGGCATAACACGTGTACAGAATTCTGCTACCTCACTACAAGCAGAAGGAAACATTGAACTCAGAGCC
36_miRNA_mut_repeat_x2_89	hsa-miR-31-3p	5.12_miRNA_miR-31-3p_smut1_swob_omut10.13_owob	5.12_miRNA_miR-31-3p_smut1_swob_omut10.13_owob	TGGCAATAGGTGGGCATAGCC	TGGCAATAGGTGGGCATAGCC	AAAGAGCAGAAGCAGCAGCATCTCTGTACATTTTGGAGCCAAGGGTTCAGAGACTCAGGGTGGCAATAGGTGGGCATAGCCCACCAGTGGCAATAGGTGGGCATAGCCGTGTACAGAATTCTGCTACCTCACTACAAGCAGAAGGAAACATTGAACTCAGAGCC
36_miRNA_mut_repeat_x2_90	hsa-miR-31-3p	5.12_miRNA_miR-31-3p_smut7_swob_omut9.12_owob	5.12_miRNA_miR-31-3p_smut7_swob_omut9.12_owob	TGGCAATATTTTCGGATAGCA	TGGCAATATTTTCGGATAGCA	AAAGAGCAGAAGCAGCAGCATCTCTGTACATTTTGGAGCCAAGGGTTCAGAGACTCAGGGTGGCAATATTTTCGGATAGCACACCAGTGGCAATATTTTCGGATAGCAGTGTACAGAATTCTGCTACCTCACTACAAGCAGAAGGAAACATTGAACTCAGAGCC
36_miRNA_mut_repeat_x2_91	hsa-miR-107	5.1_miRNA_miR-107_mut18	5.1_miRNA_miR-107_mut18	ATAACCCTGTACAATGCTGCT	ATAACCCTGTACAATGCTGCT	AAAGAGCAGAAGCAGCAGCATCTCTGTACATTTTGGAGCCAAGGGTTCAGAGACTCAGGATAACCCTGTACAATGCTGCTACACCAATAACCCTGTACAATGCTGCTTGTGTACAGAATTCTGCTACCTCACTACAAGCAGAAGGAAACATTGAACTCAGAGCC
36_miRNA_mut_repeat_x2_92	hsa-miR-107	5.1_miRNA_miR-107_mut13	5.1_miRNA_miR-107_mut13	ATAGCCCTATACAATGCTGCT	ATAGCCCTATACAATGCTGCT	AAAGAGCAGAAGCAGCAGCATCTCTGTACATTTTGGAGCCAAGGGTTCAGAGACTCAGGATAGCCCTATACAATGCTGCTACACCAATAGCCCTATACAATGCTGCTTGTGTACAGAATTCTGCTACCTCACTACAAGCAGAAGGAAACATTGAACTCAGAGCC
36_miRNA_mut_repeat_x2_93	hsa-miR-107	5.9_miRNA_miR-107_smut_swob_omut20_owob9	5.9_miRNA_miR-107_smut_swob_omut20_owob9	AAAGCCCTGTACGATGCTGCT	AAAGCCCTGTACGATGCTGCT	AAAGAGCAGAAGCAGCAGCATCTCTGTACATTTTGGAGCCAAGGGTTCAGAGACTCAGGAAAGCCCTGTACGATGCTGCTACACCAAAAGCCCTGTACGATGCTGCTTGTGTACAGAATTCTGCTACCTCACTACAAGCAGAAGGAAACATTGAACTCAGAGCC
36_miRNA_mut_repeat_x2_94	hsa-miR-107	5.14_miRNA_miR-107_smut_swob_omut10.16.21_owob	5.14_miRNA_miR-107_smut_swob_omut10.16.21_owob	CTAGCACTGTAAAATGCTGCT	CTAGCACTGTAAAATGCTGCT	AAAGAGCAGAAGCAGCAGCATCTCTGTACATTTTGGAGCCAAGGGTTCAGAGACTCAGGCTAGCACTGTAAAATGCTGCTACACCACTAGCACTGTAAAATGCTGCTTGTGTACAGAATTCTGCTACCTCACTACAAGCAGAAGGAAACATTGAACTCAGAGCC
36_miRNA_mut_repeat_x2_95	hsa-miR-107	5.16_miRNA_miR-107_smut_swob_omut13_owob17.21	5.16_miRNA_miR-107_smut_swob_omut13_owob17.21	GTAGTCCTCTACAATGCTGCT	GTAGTCCTCTACAATGCTGCT	AAAGAGCAGAAGCAGCAGCATCTCTGTACATTTTGGAGCCAAGGGTTCAGAGACTCAGGGTAGTCCTCTACAATGCTGCTACACCAGTAGTCCTCTACAATGCTGCTTGTGTACAGAATTCTGCTACCTCACTACAAGCAGAAGGAAACATTGAACTCAGAGCC
36_miRNA_mut_repeat_x2_96	hsa-miR-107	5.6_miRNA_miR-107_smut1_swob_omut16_owob	5.6_miRNA_miR-107_smut1_swob_omut16_owob	ATAGCACTGTACAATGCTGCC	ATAGCACTGTACAATGCTGCC	AAAGAGCAGAAGCAGCAGCATCTCTGTACATTTTGGAGCCAAGGGTTCAGAGACTCAGGATAGCACTGTACAATGCTGCCACACCAATAGCACTGTACAATGCTGCCTGTGTACAGAATTCTGCTACCTCACTACAAGCAGAAGGAAACATTGAACTCAGAGCC
36_miRNA_mut_repeat_x2_97	hsa-miR-107	5.1_miRNA_miR-107_mut7	5.1_miRNA_miR-107_mut7	ATAGCCCTGTACAAAGCTGCT	ATAGCCCTGTACAAAGCTGCT	AAAGAGCAGAAGCAGCAGCATCTCTGTACATTTTGGAGCCAAGGGTTCAGAGACTCAGGGATAGCCCTGTACAAAGCTGCTCACCAGATAGCCCTGTACAAAGCTGCTGTGTACAGAATTCTGCTACCTCACTACAAGCAGAAGGAAACATTGAACTCAGAGCC
36_miRNA_mut_repeat_x2_98	hsa-miR-107	5.13_miRNA_miR-107_smut5_swob_omut13_owob10	5.13_miRNA_miR-107_smut5_swob_omut13_owob10	ATAGCCCTTTATAATGGTGCT	ATAGCCCTTTATAATGGTGCT	AAAGAGCAGAAGCAGCAGCATCTCTGTACATTTTGGAGCCAAGGGTTCAGAGACTCAGGATAGCCCTTTATAATGGTGCTACACCAATAGCCCTTTATAATGGTGCTTGTGTACAGAATTCTGCTACCTCACTACAAGCAGAAGGAAACATTGAACTCAGAGCC
36_miRNA_mut_repeat_x2_99	hsa-miR-107	5.12_miRNA_miR-107_smut7_swob_omut9.17_owob	5.12_miRNA_miR-107_smut7_swob_omut9.17_owob	ATAGACCTGTACTAAGCTGCT	ATAGACCTGTACTAAGCTGCT	AAAGAGCAGAAGCAGCAGCATCTCTGTACATTTTGGAGCCAAGGGTTCAGAGACTCAGGGATAGACCTGTACTAAGCTGCTCACCAGATAGACCTGTACTAAGCTGCTGTGTACAGAATTCTGCTACCTCACTACAAGCAGAAGGAAACATTGAACTCAGAGCC
36_miRNA_mut_repeat_x2_100	hsa-miR-107	5.12_miRNA_miR-107_smut6_swob_omut16.17_owob	5.12_miRNA_miR-107_smut6_swob_omut16.17_owob	ATAGAGCTGTACAATTCTGCT	ATAGAGCTGTACAATTCTGCT	AAAGAGCAGAAGCAGCAGCATCTCTGTACATTTTGGAGCCAAGGGTTCAGAGACTCAGGGATAGAGCTGTACAATTCTGCTCACCAGATAGAGCTGTACAATTCTGCTGTGTACAGAATTCTGCTACCTCACTACAAGCAGAAGGAAACATTGAACTCAGAGCC
36_miRNA_mut_repeat_x2_101	hsa-miR-24-3p	5.8_miRNA_miR-24-3p_doubleMut12.13	5.8_miRNA_miR-24-3p_doubleMut12.13	TGTTCCTGGCGAACTGAGCCA	TGTTCCTGGCGAACTGAGCCA	AAAGAGCAGAAGCAGCAGCATCTCTGTACATTTTGGAGCCAAGGGTTCAGAGACTCAGGGTGTTCCTGGCGAACTGAGCCACACCAGTGTTCCTGGCGAACTGAGCCAGTGTACAGAATTCTGCTACCTCACTACAAGCAGAAGGAAACATTGAACTCAGAGCC
36_miRNA_mut_repeat_x2_102	hsa-miR-24-3p	5.1_miRNA_miR-24-3p_mut9	5.1_miRNA_miR-24-3p_mut9	TGTTCCTGCTGACCTGAGCCA	TGTTCCTGCTGACCTGAGCCA	AAAGAGCAGAAGCAGCAGCATCTCTGTACATTTTGGAGCCAAGGGTTCAGAGACTCAGGGTGTTCCTGCTGACCTGAGCCACACCAGTGTTCCTGCTGACCTGAGCCAGTGTACAGAATTCTGCTACCTCACTACAAGCAGAAGGAAACATTGAACTCAGAGCC
36_miRNA_mut_repeat_x2_103	hsa-miR-24-3p	5.1_miRNA_miR-24-3p_mut10	5.1_miRNA_miR-24-3p_mut10	TGTTCCTGCTGCACTGAGCCA	TGTTCCTGCTGCACTGAGCCA	AAAGAGCAGAAGCAGCAGCATCTCTGTACATTTTGGAGCCAAGGGTTCAGAGACTCAGGGTGTTCCTGCTGCACTGAGCCACACCAGTGTTCCTGCTGCACTGAGCCAGTGTACAGAATTCTGCTACCTCACTACAAGCAGAAGGAAACATTGAACTCAGAGCC
36_miRNA_mut_repeat_x2_104	hsa-miR-24-3p	5.15_miRNA_miR-24-3p_smut_swob_omut14.21_owob13	5.15_miRNA_miR-24-3p_smut_swob_omut14.21_owob13	CGTTCCTATTGAACTGAGCCA	CGTTCCTATTGAACTGAGCCA	AAAGAGCAGAAGCAGCAGCATCTCTGTACATTTTGGAGCCAAGGGTTCAGAGACTCAGGGCGTTCCTATTGAACTGAGCCACACCAGCGTTCCTATTGAACTGAGCCAGTGTACAGAATTCTGCTACCTCACTACAAGCAGAAGGAAACATTGAACTCAGAGCC
36_miRNA_mut_repeat_x2_105	hsa-miR-24-3p	5.15_miRNA_miR-24-3p_smut_swob_omut15.20_owob9	5.15_miRNA_miR-24-3p_smut_swob_omut15.20_owob9	TATTCCGGCTGAGCTGAGCCA	TATTCCGGCTGAGCTGAGCCA	AAAGAGCAGAAGCAGCAGCATCTCTGTACATTTTGGAGCCAAGGGTTCAGAGACTCAGGGTATTCCGGCTGAGCTGAGCCACACCAGTATTCCGGCTGAGCTGAGCCAGTGTACAGAATTCTGCTACCTCACTACAAGCAGAAGGAAACATTGAACTCAGAGCC
36_miRNA_mut_repeat_x2_106	hsa-miR-24-3p	5.22_miRNA_miR-24-3p_smut_swob_omut14.15.20_owob17	5.22_miRNA_miR-24-3p_smut_swob_omut14.15.20_owob17	TCTTTCGTCTGAACTGAGCCA	TCTTTCGTCTGAACTGAGCCA	AAAGAGCAGAAGCAGCAGCATCTCTGTACATTTTGGAGCCAAGGGTTCAGAGACTCAGGGTCTTTCGTCTGAACTGAGCCACACCAGTCTTTCGTCTGAACTGAGCCAGTGTACAGAATTCTGCTACCTCACTACAAGCAGAAGGAAACATTGAACTCAGAGCC
36_miRNA_mut_repeat_x2_107	hsa-miR-24-3p	5.16_miRNA_miR-24-3p_smut_swob_omut18_owob10.16	5.16_miRNA_miR-24-3p_smut_swob_omut18_owob10.16	TGTACTTGCTGGACTGAGCCA	TGTACTTGCTGGACTGAGCCA	AAAGAGCAGAAGCAGCAGCATCTCTGTACATTTTGGAGCCAAGGGTTCAGAGACTCAGGGTGTACTTGCTGGACTGAGCCACACCAGTGTACTTGCTGGACTGAGCCAGTGTACAGAATTCTGCTACCTCACTACAAGCAGAAGGAAACATTGAACTCAGAGCC
36_miRNA_mut_repeat_x2_108	hsa-miR-24-3p	5.12_miRNA_miR-24-3p_smut7_swob_omut11.12_owob	5.12_miRNA_miR-24-3p_smut7_swob_omut11.12_owob	TGTTCCTGCACAACGGAGCCA	TGTTCCTGCACAACGGAGCCA	AAAGAGCAGAAGCAGCAGCATCTCTGTACATTTTGGAGCCAAGGGTTCAGAGACTCAGGGTGTTCCTGCACAACGGAGCCACACCAGTGTTCCTGCACAACGGAGCCAGTGTACAGAATTCTGCTACCTCACTACAAGCAGAAGGAAACATTGAACTCAGAGCC
36_miRNA_mut_repeat_x2_109	hsa-miR-24-3p	5.13_miRNA_miR-24-3p_smut5_swob_omut14_owob9	5.13_miRNA_miR-24-3p_smut5_swob_omut14_owob9	TGTTCCTACTGAGCTGTGCCA	TGTTCCTACTGAGCTGTGCCA	AAAGAGCAGAAGCAGCAGCATCTCTGTACATTTTGGAGCCAAGGGTTCAGAGACTCAGGGTGTTCCTACTGAGCTGTGCCACACCAGTGTTCCTACTGAGCTGTGCCAGTGTACAGAATTCTGCTACCTCACTACAAGCAGAAGGAAACATTGAACTCAGAGCC
36_miRNA_mut_repeat_x2_110	hsa-miR-24-3p	5.18_miRNA_miR-24-3p_smut5_swob_omut9.15.16_owob	5.18_miRNA_miR-24-3p_smut5_swob_omut9.15.16_owob	TGTTCGGGCTGACCTGTGCCA	TGTTCGGGCTGACCTGTGCCA	AAAGAGCAGAAGCAGCAGCATCTCTGTACATTTTGGAGCCAAGGGTTCAGAGACTCAGGGTGTTCGGGCTGACCTGTGCCACACCAGTGTTCGGGCTGACCTGTGCCAGTGTACAGAATTCTGCTACCTCACTACAAGCAGAAGGAAACATTGAACTCAGAGCC
