## Supplementary material for "MicroRNA-directed control of complex mRNA stability patterns across cell types": Design of Library 2: 37_miRNA_mut_repeat_x3.csv

	orig_mi	miRNA1	miRNA2	miRNA3	target1	target2	target3	seq
37_miRNA_mut_repeat_x3_1	hsa-let-7a-5p	5.10_miRNA_let-7a-5p_smut_swob_omut_owob11.12	5.10_miRNA_let-7a-5p_smut_swob_omut_owob11.12	5.10_miRNA_let-7a-5p_smut_swob_omut_owob11.12	ACTATACAATTTACTACCTCA	ACTATACAATTTACTACCTCA	ACTATACAATTTACTACCTCA	AAAGAGCAGAAGCAGCAGCATCTCTGTACATTTTGGAGCCAAGGGACTATACAATTTACTACCTCACACTTAACTATACAATTTACTACCTCACTGGTAACTATACAATTTACTACCTCACTGCTACCTCACTACAAGCAGAAGGAAACATTGAACTCAGAGCC
37_miRNA_mut_repeat_x3_2	hsa-let-7a-5p	5.8_miRNA_let-7a-5p_doubleMut15.16	5.8_miRNA_let-7a-5p_doubleMut15.16	5.8_miRNA_let-7a-5p_doubleMut15.16	ACTATCAAACCTACTACCTCA	ACTATCAAACCTACTACCTCA	ACTATCAAACCTACTACCTCA	AAAGAGCAGAAGCAGCAGCATCTCTGTACATTTTGGAGCCAAGGGACTATCAAACCTACTACCTCACACTTAACTATCAAACCTACTACCTCACTGGTAACTATCAAACCTACTACCTCACTGCTACCTCACTACAAGCAGAAGGAAACATTGAACTCAGAGCC
37_miRNA_mut_repeat_x3_3	hsa-let-7a-5p	5.1_miRNA_let-7a-5p_mut9	5.1_miRNA_let-7a-5p_mut9	5.1_miRNA_let-7a-5p_mut9	ACTATACAACCTCCTACCTCA	ACTATACAACCTCCTACCTCA	ACTATACAACCTCCTACCTCA	AAAGAGCAGAAGCAGCAGCATCTCTGTACATTTTGGAGCCAAGGGACTATACAACCTCCTACCTCACACTTAACTATACAACCTCCTACCTCACTGGTAACTATACAACCTCCTACCTCACTGCTACCTCACTACAAGCAGAAGGAAACATTGAACTCAGAGCC
37_miRNA_mut_repeat_x3_4	hsa-let-7a-5p	5.1_miRNA_let-7a-5p_mut7	5.1_miRNA_let-7a-5p_mut7	5.1_miRNA_let-7a-5p_mut7	ACTATACAACCTACCACCTCA	ACTATACAACCTACCACCTCA	ACTATACAACCTACCACCTCA	AAAGAGCAGAAGCAGCAGCATCTCTGTACATTTTGGAGCCAAGGGACTATACAACCTACCACCTCACACTTAACTATACAACCTACCACCTCACTGGTAACTATACAACCTACCACCTCACTGCTACCTCACTACAAGCAGAAGGAAACATTGAACTCAGAGCC
37_miRNA_mut_repeat_x3_5	hsa-let-7a-5p	5.23_miRNA_let-7a-5p_smut_swob_omut18.19_owob15.20	5.23_miRNA_let-7a-5p_smut_swob_omut18.19_owob15.20	5.23_miRNA_let-7a-5p_smut_swob_omut18.19_owob15.20	ATACTATAACCTACTACCTCA	ATACTATAACCTACTACCTCA	ATACTATAACCTACTACCTCA	AAAGAGCAGAAGCAGCAGCATCTCTGTACATTTTGGAGCCAAGGGATACTATAACCTACTACCTCACACTTAATACTATAACCTACTACCTCACTGGTAATACTATAACCTACTACCTCACTGCTACCTCACTACAAGCAGAAGGAAACATTGAACTCAGAGCC
37_miRNA_mut_repeat_x3_6	hsa-let-7a-5p	5.15_miRNA_let-7a-5p_smut_swob_omut14.19_owob18	5.15_miRNA_let-7a-5p_smut_swob_omut14.19_owob18	5.15_miRNA_let-7a-5p_smut_swob_omut14.19_owob18	ACCGTACTACCTACTACCTCA	ACCGTACTACCTACTACCTCA	ACCGTACTACCTACTACCTCA	AAAGAGCAGAAGCAGCAGCATCTCTGTACATTTTGGAGCCAAGGGACCGTACTACCTACTACCTCACACTTAACCGTACTACCTACTACCTCACTGGTAACCGTACTACCTACTACCTCACTGCTACCTCACTACAAGCAGAAGGAAACATTGAACTCAGAGCC
37_miRNA_mut_repeat_x3_7	hsa-let-7a-5p	5.1_miRNA_let-7a-5p_mut1	5.1_miRNA_let-7a-5p_mut1	5.1_miRNA_let-7a-5p_mut1	ACTATACAACCTACTACCTCC	ACTATACAACCTACTACCTCC	ACTATACAACCTACTACCTCC	AAAGAGCAGAAGCAGCAGCATCTCTGTACATTTTGGAGCCAAGGGACTATACAACCTACTACCTCCCACTTAACTATACAACCTACTACCTCCCTGGTAACTATACAACCTACTACCTCCCTGCTACCTCACTACAAGCAGAAGGAAACATTGAACTCAGAGCC
37_miRNA_mut_repeat_x3_8	hsa-let-7a-5p	5.12_miRNA_let-7a-5p_smut8_swob_omut9.19_owob	5.12_miRNA_let-7a-5p_smut8_swob_omut9.19_owob	5.12_miRNA_let-7a-5p_smut8_swob_omut9.19_owob	ACAATACAACCTCATACCTCA	ACAATACAACCTCATACCTCA	ACAATACAACCTCATACCTCA	AAAGAGCAGAAGCAGCAGCATCTCTGTACATTTTGGAGCCAAGGGACAATACAACCTCATACCTCACACTTAACAATACAACCTCATACCTCACTGGTAACAATACAACCTCATACCTCACTGCTACCTCACTACAAGCAGAAGGAAACATTGAACTCAGAGCC
37_miRNA_mut_repeat_x3_9	hsa-let-7a-5p	5.12_miRNA_let-7a-5p_smut2_swob_omut9.16_owob	5.12_miRNA_let-7a-5p_smut2_swob_omut9.16_owob	5.12_miRNA_let-7a-5p_smut2_swob_omut9.16_owob	ACTATTCAACCTTCTACCTAA	ACTATTCAACCTTCTACCTAA	ACTATTCAACCTTCTACCTAA	AAAGAGCAGAAGCAGCAGCATCTCTGTACATTTTGGAGCCAAGGGACTATTCAACCTTCTACCTAACACTTAACTATTCAACCTTCTACCTAACTGGTAACTATTCAACCTTCTACCTAACTGCTACCTCACTACAAGCAGAAGGAAACATTGAACTCAGAGCC
37_miRNA_mut_repeat_x3_10	hsa-let-7a-5p	5.18_miRNA_let-7a-5p_smut5_swob_omut14.15.19_owob	5.18_miRNA_let-7a-5p_smut5_swob_omut14.15.19_owob	5.18_miRNA_let-7a-5p_smut5_swob_omut14.15.19_owob	ACCATAGCACCTACTAGCTCA	ACCATAGCACCTACTAGCTCA	ACCATAGCACCTACTAGCTCA	AAAGAGCAGAAGCAGCAGCATCTCTGTACATTTTGGAGCCAAGGGACCATAGCACCTACTAGCTCACACTTAACCATAGCACCTACTAGCTCACTGGTAACCATAGCACCTACTAGCTCACTGCTACCTCACTACAAGCAGAAGGAAACATTGAACTCAGAGCC
37_miRNA_mut_repeat_x3_11	hsa-miR-19b-3p	5.9_miRNA_miR-19b-3p_smut_swob_omut19_owob21	5.9_miRNA_miR-19b-3p_smut_swob_omut19_owob21	5.9_miRNA_miR-19b-3p_smut_swob_omut19_owob21	GGCTTTGCATGGATTTGCACA	GGCTTTGCATGGATTTGCACA	GGCTTTGCATGGATTTGCACA	AAAGAGCAGAAGCAGCAGCATCTCTGTACATTTTGGAGCCAAGGGCTTTGCATGGATTTGCACAAGCACTGGCTTTGCATGGATTTGCACACCCTGGGGCTTTGCATGGATTTGCACATTCTGCTACCTCACTACAAGCAGAAGGAAACATTGAACTCAGAGCC
37_miRNA_mut_repeat_x3_12	hsa-miR-19b-3p	5.1_miRNA_miR-19b-3p_mut19	5.1_miRNA_miR-19b-3p_mut19	5.1_miRNA_miR-19b-3p_mut19	AGGTTTGCATGGATTTGCACA	AGGTTTGCATGGATTTGCACA	AGGTTTGCATGGATTTGCACA	AAAGAGCAGAAGCAGCAGCATCTCTGTACATTTTGGAGCCAAGAGGTTTGCATGGATTTGCACAAGCACTAGGTTTGCATGGATTTGCACACCCTGGAGGTTTGCATGGATTTGCACATTCTGCTACCTCACTACAAGCAGAAGGAAACATTGAACTCAGAGCC
37_miRNA_mut_repeat_x3_13	hsa-miR-19b-3p	5.1_miRNA_miR-19b-3p_mut13	5.1_miRNA_miR-19b-3p_mut13	5.1_miRNA_miR-19b-3p_mut13	AGTTTTGCTTGGATTTGCACA	AGTTTTGCTTGGATTTGCACA	AGTTTTGCTTGGATTTGCACA	AAAGAGCAGAAGCAGCAGCATCTCTGTACATTTTGGAGCCAAGGGAGTTTTGCTTGGATTTGCACACACTTAAGTTTTGCTTGGATTTGCACACTGGTAAGTTTTGCTTGGATTTGCACACTGCTACCTCACTACAAGCAGAAGGAAACATTGAACTCAGAGCC
37_miRNA_mut_repeat_x3_14	hsa-miR-19b-3p	5.1_miRNA_miR-19b-3p_mut1	5.1_miRNA_miR-19b-3p_mut1	5.1_miRNA_miR-19b-3p_mut1	AGTTTTGCATGGATTTGCACT	AGTTTTGCATGGATTTGCACT	AGTTTTGCATGGATTTGCACT	AAAGAGCAGAAGCAGCAGCATCTCTGTACATTTTGGAGCCAAGAGTTTTGCATGGATTTGCACTAGCACTAGTTTTGCATGGATTTGCACTCCCTGGAGTTTTGCATGGATTTGCACTTTCTGCTACCTCACTACAAGCAGAAGGAAACATTGAACTCAGAGCC
37_miRNA_mut_repeat_x3_15	hsa-miR-19b-3p	5.14_miRNA_miR-19b-3p_smut_swob_omut15.16.20_owob	5.14_miRNA_miR-19b-3p_smut_swob_omut15.16.20_owob	5.14_miRNA_miR-19b-3p_smut_swob_omut15.16.20_owob	ATTTTCACATGGATTTGCACA	ATTTTCACATGGATTTGCACA	ATTTTCACATGGATTTGCACA	AAAGAGCAGAAGCAGCAGCATCTCTGTACATTTTGGAGCCAAGATTTTCACATGGATTTGCACAAGCACTATTTTCACATGGATTTGCACACCCTGGATTTTCACATGGATTTGCACATTCTGCTACCTCACTACAAGCAGAAGGAAACATTGAACTCAGAGCC
37_miRNA_mut_repeat_x3_16	hsa-miR-19b-3p	5.22_miRNA_miR-19b-3p_smut_swob_omut11.14.18_owob13	5.22_miRNA_miR-19b-3p_smut_swob_omut11.14.18_owob13	5.22_miRNA_miR-19b-3p_smut_swob_omut11.14.18_owob13	AGTGTTGGGTCGATTTGCACA	AGTGTTGGGTCGATTTGCACA	AGTGTTGGGTCGATTTGCACA	AAAGAGCAGAAGCAGCAGCATCTCTGTACATTTTGGAGCCAAGGGAGTGTTGGGTCGATTTGCACACACTTAAGTGTTGGGTCGATTTGCACACTGGTAAGTGTTGGGTCGATTTGCACACTGCTACCTCACTACAAGCAGAAGGAAACATTGAACTCAGAGCC
37_miRNA_mut_repeat_x3_17	hsa-miR-19b-3p	5.21_miRNA_miR-19b-3p_smut_swob_omut14.17.19.21_owob	5.21_miRNA_miR-19b-3p_smut_swob_omut14.17.19.21_owob	5.21_miRNA_miR-19b-3p_smut_swob_omut14.17.19.21_owob	CGATCTGGATGGATTTGCACA	CGATCTGGATGGATTTGCACA	CGATCTGGATGGATTTGCACA	AAAGAGCAGAAGCAGCAGCATCTCTGTACATTTTGGAGCCAAGCGATCTGGATGGATTTGCACAAGCACTCGATCTGGATGGATTTGCACACCCTGGCGATCTGGATGGATTTGCACATTCTGCTACCTCACTACAAGCAGAAGGAAACATTGAACTCAGAGCC
37_miRNA_mut_repeat_x3_18	hsa-miR-19b-3p	5.13_miRNA_miR-19b-3p_smut1_swob_omut18_owob21	5.13_miRNA_miR-19b-3p_smut1_swob_omut18_owob21	5.13_miRNA_miR-19b-3p_smut1_swob_omut18_owob21	GGTATTGCATGGATTTGCACT	GGTATTGCATGGATTTGCACT	GGTATTGCATGGATTTGCACT	AAAGAGCAGAAGCAGCAGCATCTCTGTACATTTTGGAGCCAAGGGTATTGCATGGATTTGCACTAGCACTGGTATTGCATGGATTTGCACTCCCTGGGGTATTGCATGGATTTGCACTTTCTGCTACCTCACTACAAGCAGAAGGAAACATTGAACTCAGAGCC
37_miRNA_mut_repeat_x3_19	hsa-miR-19b-3p	5.12_miRNA_miR-19b-3p_smut6_swob_omut14.16_owob	5.12_miRNA_miR-19b-3p_smut6_swob_omut14.16_owob	5.12_miRNA_miR-19b-3p_smut6_swob_omut14.16_owob	AGTTTGGAATGGATTAGCACA	AGTTTGGAATGGATTAGCACA	AGTTTGGAATGGATTAGCACA	AAAGAGCAGAAGCAGCAGCATCTCTGTACATTTTGGAGCCAAGAGTTTGGAATGGATTAGCACAAGCACTAGTTTGGAATGGATTAGCACACCCTGGAGTTTGGAATGGATTAGCACATTCTGCTACCTCACTACAAGCAGAAGGAAACATTGAACTCAGAGCC
37_miRNA_mut_repeat_x3_20	hsa-miR-19b-3p	5.18_miRNA_miR-19b-3p_smut5_swob_omut9.15.19_owob	5.18_miRNA_miR-19b-3p_smut5_swob_omut9.15.19_owob	5.18_miRNA_miR-19b-3p_smut5_swob_omut9.15.19_owob	AGATTTTCATGGCTTTCCACA	AGATTTTCATGGCTTTCCACA	AGATTTTCATGGCTTTCCACA	AAAGAGCAGAAGCAGCAGCATCTCTGTACATTTTGGAGCCAAGAGATTTTCATGGCTTTCCACAAGCACTAGATTTTCATGGCTTTCCACACCCTGGAGATTTTCATGGCTTTCCACATTCTGCTACCTCACTACAAGCAGAAGGAAACATTGAACTCAGAGCC
37_miRNA_mut_repeat_x3_21	hsa-miR-365a-3p	5.1_miRNA_miR-365a-3p_mut14	5.1_miRNA_miR-365a-3p_mut14	5.1_miRNA_miR-365a-3p_mut14	TAAGGATGTTTAGGGGCATTA	TAAGGATGTTTAGGGGCATTA	TAAGGATGTTTAGGGGCATTA	AAAGAGCAGAAGCAGCAGCATCTCTGTACATTTTGGAGCCAAGTAAGGATGTTTAGGGGCATTAAGCACTTAAGGATGTTTAGGGGCATTACCCTGGTAAGGATGTTTAGGGGCATTATTCTGCTACCTCACTACAAGCAGAAGGAAACATTGAACTCAGAGCC
37_miRNA_mut_repeat_x3_22	hsa-miR-365a-3p	5.8_miRNA_miR-365a-3p_doubleMut12.13	5.8_miRNA_miR-365a-3p_doubleMut12.13	5.8_miRNA_miR-365a-3p_doubleMut12.13	TAAGGATTAGTAGGGGCATTA	TAAGGATTAGTAGGGGCATTA	TAAGGATTAGTAGGGGCATTA	AAAGAGCAGAAGCAGCAGCATCTCTGTACATTTTGGAGCCAAGGGTAAGGATTAGTAGGGGCATTACACTTATAAGGATTAGTAGGGGCATTACTGGTATAAGGATTAGTAGGGGCATTACTGCTACCTCACTACAAGCAGAAGGAAACATTGAACTCAGAGCC
37_miRNA_mut_repeat_x3_23	hsa-miR-365a-3p	5.8_miRNA_miR-365a-3p_smut_swob_omut16.19_owob	5.8_miRNA_miR-365a-3p_smut_swob_omut16.19_owob	5.8_miRNA_miR-365a-3p_smut_swob_omut16.19_owob	TATGGTTTTTTAGGGGCATTA	TATGGTTTTTTAGGGGCATTA	TATGGTTTTTTAGGGGCATTA	AAAGAGCAGAAGCAGCAGCATCTCTGTACATTTTGGAGCCAAGGTATGGTTTTTTAGGGGCATTAGCACTTTATGGTTTTTTAGGGGCATTACCTGGTTATGGTTTTTTAGGGGCATTATCTGCTACCTCACTACAAGCAGAAGGAAACATTGAACTCAGAGCC
37_miRNA_mut_repeat_x3_24	hsa-miR-365a-3p	5.6_miRNA_miR-365a-3p_smut7_swob_omut15_owob	5.6_miRNA_miR-365a-3p_smut7_swob_omut15_owob	5.6_miRNA_miR-365a-3p_smut7_swob_omut15_owob	TAAGGAATTTTAGGTGCATTA	TAAGGAATTTTAGGTGCATTA	TAAGGAATTTTAGGTGCATTA	AAAGAGCAGAAGCAGCAGCATCTCTGTACATTTTGGAGCCAAGGGTAAGGAATTTTAGGTGCATTACACTTATAAGGAATTTTAGGTGCATTACTGGTATAAGGAATTTTAGGTGCATTACTGCTACCTCACTACAAGCAGAAGGAAACATTGAACTCAGAGCC
37_miRNA_mut_repeat_x3_25	hsa-miR-365a-3p	5.1_miRNA_miR-365a-3p_mut4	5.1_miRNA_miR-365a-3p_mut4	5.1_miRNA_miR-365a-3p_mut4	TAAGGATTTTTAGGGGCCTTA	TAAGGATTTTTAGGGGCCTTA	TAAGGATTTTTAGGGGCCTTA	AAAGAGCAGAAGCAGCAGCATCTCTGTACATTTTGGAGCCAAGGGTAAGGATTTTTAGGGGCCTTACACTTATAAGGATTTTTAGGGGCCTTACTGGTATAAGGATTTTTAGGGGCCTTACTGCTACCTCACTACAAGCAGAAGGAAACATTGAACTCAGAGCC
37_miRNA_mut_repeat_x3_26	hsa-miR-365a-3p	5.16_miRNA_miR-365a-3p_smut_swob_omut10_owob16.19	5.16_miRNA_miR-365a-3p_smut_swob_omut10_owob16.19	5.16_miRNA_miR-365a-3p_smut_swob_omut10_owob16.19	TAGGGGTTTTTCGGGGCATTA	TAGGGGTTTTTCGGGGCATTA	TAGGGGTTTTTCGGGGCATTA	AAAGAGCAGAAGCAGCAGCATCTCTGTACATTTTGGAGCCAAGGGTAGGGGTTTTTCGGGGCATTACACTTATAGGGGTTTTTCGGGGCATTACTGGTATAGGGGTTTTTCGGGGCATTACTGCTACCTCACTACAAGCAGAAGGAAACATTGAACTCAGAGCC
37_miRNA_mut_repeat_x3_27	hsa-miR-365a-3p	5.1_miRNA_miR-365a-3p_mut7	5.1_miRNA_miR-365a-3p_mut7	5.1_miRNA_miR-365a-3p_mut7	TAAGGATTTTTAGGAGCATTA	TAAGGATTTTTAGGAGCATTA	TAAGGATTTTTAGGAGCATTA	AAAGAGCAGAAGCAGCAGCATCTCTGTACATTTTGGAGCCAAGGGTAAGGATTTTTAGGAGCATTACACTTATAAGGATTTTTAGGAGCATTACTGGTATAAGGATTTTTAGGAGCATTACTGCTACCTCACTACAAGCAGAAGGAAACATTGAACTCAGAGCC
37_miRNA_mut_repeat_x3_28	hsa-miR-365a-3p	5.19_miRNA_miR-365a-3p_smut8_swob_omut14.20_owob16	5.19_miRNA_miR-365a-3p_smut8_swob_omut14.20_owob16	5.19_miRNA_miR-365a-3p_smut8_swob_omut14.20_owob16	TTAGGGTATTTAGTGGCATTA	TTAGGGTATTTAGTGGCATTA	TTAGGGTATTTAGTGGCATTA	AAAGAGCAGAAGCAGCAGCATCTCTGTACATTTTGGAGCCAAGGGTTAGGGTATTTAGTGGCATTACACTTATTAGGGTATTTAGTGGCATTACTGGTATTAGGGTATTTAGTGGCATTACTGCTACCTCACTACAAGCAGAAGGAAACATTGAACTCAGAGCC
37_miRNA_mut_repeat_x3_29	hsa-miR-365a-3p	5.19_miRNA_miR-365a-3p_smut3_swob_omut18.19_owob10	5.19_miRNA_miR-365a-3p_smut3_swob_omut18.19_owob10	5.19_miRNA_miR-365a-3p_smut3_swob_omut18.19_owob10	TACTGATTTTTGGGGGCAGTA	TACTGATTTTTGGGGGCAGTA	TACTGATTTTTGGGGGCAGTA	AAAGAGCAGAAGCAGCAGCATCTCTGTACATTTTGGAGCCAAGGGTACTGATTTTTGGGGGCAGTACACTTATACTGATTTTTGGGGGCAGTACTGGTATACTGATTTTTGGGGGCAGTACTGCTACCTCACTACAAGCAGAAGGAAACATTGAACTCAGAGCC
37_miRNA_mut_repeat_x3_30	hsa-miR-365a-3p	5.20_miRNA_miR-365a-3p_smut8_swob_omut13_owob19.20	5.20_miRNA_miR-365a-3p_smut8_swob_omut13_owob19.20	5.20_miRNA_miR-365a-3p_smut8_swob_omut13_owob19.20	TGGGGATTCTTAGTGGCATTA	TGGGGATTCTTAGTGGCATTA	TGGGGATTCTTAGTGGCATTA	AAAGAGCAGAAGCAGCAGCATCTCTGTACATTTTGGAGCCAAGGGTGGGGATTCTTAGTGGCATTACACTTCTGGGGATTCTTAGTGGCATTACTGGTCTGGGGATTCTTAGTGGCATTACTGCTACCTCACTACAAGCAGAAGGAAACATTGAACTCAGAGCC
37_miRNA_mut_repeat_x3_31	hsa-miR-23a-3p	5.8_miRNA_miR-23a-3p_doubleMut15.16	5.8_miRNA_miR-23a-3p_doubleMut15.16	5.8_miRNA_miR-23a-3p_doubleMut15.16	GGAAACGCCTGGCAATGTGAT	GGAAACGCCTGGCAATGTGAT	GGAAACGCCTGGCAATGTGAT	AAAGAGCAGAAGCAGCAGCATCTCTGTACATTTTGGAGCCAAGGGAAACGCCTGGCAATGTGATAGCACTGGAAACGCCTGGCAATGTGATCCCTGGGGAAACGCCTGGCAATGTGATTTCTGCTACCTCACTACAAGCAGAAGGAAACATTGAACTCAGAGCC
37_miRNA_mut_repeat_x3_32	hsa-miR-23a-3p	5.1_miRNA_miR-23a-3p_mut16	5.1_miRNA_miR-23a-3p_mut16	5.1_miRNA_miR-23a-3p_mut16	GGAAAGCCCTGGCAATGTGAT	GGAAAGCCCTGGCAATGTGAT	GGAAAGCCCTGGCAATGTGAT	AAAGAGCAGAAGCAGCAGCATCTCTGTACATTTTGGAGCCAAGGGAAAGCCCTGGCAATGTGATAGCACTGGAAAGCCCTGGCAATGTGATCCCTGGGGAAAGCCCTGGCAATGTGATTTCTGCTACCTCACTACAAGCAGAAGGAAACATTGAACTCAGAGCC
37_miRNA_mut_repeat_x3_33	hsa-miR-23a-3p	5.1_miRNA_miR-23a-3p_mut20	5.1_miRNA_miR-23a-3p_mut20	5.1_miRNA_miR-23a-3p_mut20	GCAAATCCCTGGCAATGTGAT	GCAAATCCCTGGCAATGTGAT	GCAAATCCCTGGCAATGTGAT	AAAGAGCAGAAGCAGCAGCATCTCTGTACATTTTGGAGCCAAGGCAAATCCCTGGCAATGTGATAGCACTGCAAATCCCTGGCAATGTGATCCCTGGGCAAATCCCTGGCAATGTGATTTCTGCTACCTCACTACAAGCAGAAGGAAACATTGAACTCAGAGCC
37_miRNA_mut_repeat_x3_34	hsa-miR-23a-3p	5.6_miRNA_miR-23a-3p_smut3_swob_omut19_owob	5.6_miRNA_miR-23a-3p_smut3_swob_omut19_owob	5.6_miRNA_miR-23a-3p_smut3_swob_omut19_owob	GGTAATCCCTGGCAATGTAAT	GGTAATCCCTGGCAATGTAAT	GGTAATCCCTGGCAATGTAAT	AAAGAGCAGAAGCAGCAGCATCTCTGTACATTTTGGAGCCAAGGGTAATCCCTGGCAATGTAATAGCACTGGTAATCCCTGGCAATGTAATCCCTGGGGTAATCCCTGGCAATGTAATTTCTGCTACCTCACTACAAGCAGAAGGAAACATTGAACTCAGAGCC
37_miRNA_mut_repeat_x3_35	hsa-miR-23a-3p	5.22_miRNA_miR-23a-3p_smut_swob_omut11.14.17_owob15	5.22_miRNA_miR-23a-3p_smut_swob_omut11.14.17_owob15	5.22_miRNA_miR-23a-3p_smut_swob_omut11.14.17_owob15	GGAACTTACTTGCAATGTGAT	GGAACTTACTTGCAATGTGAT	GGAACTTACTTGCAATGTGAT	AAAGAGCAGAAGCAGCAGCATCTCTGTACATTTTGGAGCCAAGGGAACTTACTTGCAATGTGATAGCACTGGAACTTACTTGCAATGTGATCCCTGGGGAACTTACTTGCAATGTGATTTCTGCTACCTCACTACAAGCAGAAGGAAACATTGAACTCAGAGCC
37_miRNA_mut_repeat_x3_36	hsa-miR-23a-3p	5.14_miRNA_miR-23a-3p_smut_swob_omut10.15.21_owob	5.14_miRNA_miR-23a-3p_smut_swob_omut10.15.21_owob	5.14_miRNA_miR-23a-3p_smut_swob_omut10.15.21_owob	TGAAATGCCTGACAATGTGAT	TGAAATGCCTGACAATGTGAT	TGAAATGCCTGACAATGTGAT	AAAGAGCAGAAGCAGCAGCATCTCTGTACATTTTGGAGCCAAGGTGAAATGCCTGACAATGTGATCCACTTTGAAATGCCTGACAATGTGATCCTGGTTGAAATGCCTGACAATGTGATTCTGCTACCTCACTACAAGCAGAAGGAAACATTGAACTCAGAGCC
37_miRNA_mut_repeat_x3_37	hsa-miR-23a-3p	5.23_miRNA_miR-23a-3p_smut_swob_omut12.19_owob15.18	5.23_miRNA_miR-23a-3p_smut_swob_omut12.19_owob15.18	5.23_miRNA_miR-23a-3p_smut_swob_omut12.19_owob15.18	GGTGATTCCGGGCAATGTGAT	GGTGATTCCGGGCAATGTGAT	GGTGATTCCGGGCAATGTGAT	AAAGAGCAGAAGCAGCAGCATCTCTGTACATTTTGGAGCCAAGGGTGATTCCGGGCAATGTGATAGCACTGGTGATTCCGGGCAATGTGATCCCTGGGGTGATTCCGGGCAATGTGATTTCTGCTACCTCACTACAAGCAGAAGGAAACATTGAACTCAGAGCC
37_miRNA_mut_repeat_x3_38	hsa-miR-23a-3p	5.13_miRNA_miR-23a-3p_smut7_swob_omut10_owob17	5.13_miRNA_miR-23a-3p_smut7_swob_omut10_owob17	5.13_miRNA_miR-23a-3p_smut7_swob_omut10_owob17	GGAAGTCCCTGTCACTGTGAT	GGAAGTCCCTGTCACTGTGAT	GGAAGTCCCTGTCACTGTGAT	AAAGAGCAGAAGCAGCAGCATCTCTGTACATTTTGGAGCCAAGGGGGAAGTCCCTGTCACTGTGATCACTTAGGAAGTCCCTGTCACTGTGATCTGGTAGGAAGTCCCTGTCACTGTGATCTGCTACCTCACTACAAGCAGAAGGAAACATTGAACTCAGAGCC
37_miRNA_mut_repeat_x3_39	hsa-miR-23a-3p	5.12_miRNA_miR-23a-3p_smut6_swob_omut12.16_owob	5.12_miRNA_miR-23a-3p_smut6_swob_omut12.16_owob	5.12_miRNA_miR-23a-3p_smut6_swob_omut12.16_owob	GGAAACCCCCGGCAAGGTGAT	GGAAACCCCCGGCAAGGTGAT	GGAAACCCCCGGCAAGGTGAT	AAAGAGCAGAAGCAGCAGCATCTCTGTACATTTTGGAGCCAAGGGGGAAACCCCCGGCAAGGTGATCACTTAGGAAACCCCCGGCAAGGTGATCTGGTAGGAAACCCCCGGCAAGGTGATCTGCTACCTCACTACAAGCAGAAGGAAACATTGAACTCAGAGCC
37_miRNA_mut_repeat_x3_40	hsa-miR-23a-3p	5.12_miRNA_miR-23a-3p_smut2_swob_omut17.21_owob	5.12_miRNA_miR-23a-3p_smut2_swob_omut17.21_owob	5.12_miRNA_miR-23a-3p_smut2_swob_omut17.21_owob	AGAACTCCCTGGCAATGTGTT	AGAACTCCCTGGCAATGTGTT	AGAACTCCCTGGCAATGTGTT	AAAGAGCAGAAGCAGCAGCATCTCTGTACATTTTGGAGCCAAGAGAACTCCCTGGCAATGTGTTAGCACTAGAACTCCCTGGCAATGTGTTCCCTGGAGAACTCCCTGGCAATGTGTTTTCTGCTACCTCACTACAAGCAGAAGGAAACATTGAACTCAGAGCC
37_miRNA_mut_repeat_x3_41	hsa-miR-21-5p	5.1_miRNA_miR-21-5p_mut12	5.1_miRNA_miR-21-5p_mut12	5.1_miRNA_miR-21-5p_mut12	CAACATCAGGCTGATAAGCTA	CAACATCAGGCTGATAAGCTA	CAACATCAGGCTGATAAGCTA	AAAGAGCAGAAGCAGCAGCATCTCTGTACATTTTGGAGCCAAGGGCAACATCAGGCTGATAAGCTACACTTACAACATCAGGCTGATAAGCTACTGGTACAACATCAGGCTGATAAGCTACTGCTACCTCACTACAAGCAGAAGGAAACATTGAACTCAGAGCC
37_miRNA_mut_repeat_x3_42	hsa-miR-21-5p	5.1_miRNA_miR-21-5p_mut17	5.1_miRNA_miR-21-5p_mut17	5.1_miRNA_miR-21-5p_mut17	CAACCTCAGTCTGATAAGCTA	CAACCTCAGTCTGATAAGCTA	CAACCTCAGTCTGATAAGCTA	AAAGAGCAGAAGCAGCAGCATCTCTGTACATTTTGGAGCCAAGGGCAACCTCAGTCTGATAAGCTACACTTACAACCTCAGTCTGATAAGCTACTGGTACAACCTCAGTCTGATAAGCTACTGCTACCTCACTACAAGCAGAAGGAAACATTGAACTCAGAGCC
37_miRNA_mut_repeat_x3_43	hsa-miR-21-5p	5.7_miRNA_miR-21-5p_smut_swob5_omut11_owob	5.7_miRNA_miR-21-5p_smut_swob5_omut11_owob	5.7_miRNA_miR-21-5p_smut_swob5_omut11_owob	CAACATCAGTATGATAGGCTA	CAACATCAGTATGATAGGCTA	CAACATCAGTATGATAGGCTA	AAAGAGCAGAAGCAGCAGCATCTCTGTACATTTTGGAGCCAAGGCAACATCAGTATGATAGGCTAGCACTTCAACATCAGTATGATAGGCTACCTGGTCAACATCAGTATGATAGGCTATCTGCTACCTCACTACAAGCAGAAGGAAACATTGAACTCAGAGCC
37_miRNA_mut_repeat_x3_44	hsa-miR-21-5p	5.17_miRNA_miR-21-5p_smut_swob_omut_owob11.14.19	5.17_miRNA_miR-21-5p_smut_swob_omut_owob11.14.19	5.17_miRNA_miR-21-5p_smut_swob_omut_owob11.14.19	CAGCATCGGTTTGATAAGCTA	CAGCATCGGTTTGATAAGCTA	CAGCATCGGTTTGATAAGCTA	AAAGAGCAGAAGCAGCAGCATCTCTGTACATTTTGGAGCCAAGGGCAGCATCGGTTTGATAAGCTACACTTACAGCATCGGTTTGATAAGCTACTGGTACAGCATCGGTTTGATAAGCTACTGCTACCTCACTACAAGCAGAAGGAAACATTGAACTCAGAGCC
37_miRNA_mut_repeat_x3_45	hsa-miR-21-5p	5.14_miRNA_miR-21-5p_smut_swob_omut15.18.19_owob	5.14_miRNA_miR-21-5p_smut_swob_omut15.18.19_owob	5.14_miRNA_miR-21-5p_smut_swob_omut15.18.19_owob	CATGATGAGTCTGATAAGCTA	CATGATGAGTCTGATAAGCTA	CATGATGAGTCTGATAAGCTA	AAAGAGCAGAAGCAGCAGCATCTCTGTACATTTTGGAGCCAAGGCATGATGAGTCTGATAAGCTAGCACTTCATGATGAGTCTGATAAGCTACCTGGTCATGATGAGTCTGATAAGCTATCTGCTACCTCACTACAAGCAGAAGGAAACATTGAACTCAGAGCC
37_miRNA_mut_repeat_x3_46	hsa-miR-21-5p	5.21_miRNA_miR-21-5p_smut_swob_omut10.11.12.21_owob	5.21_miRNA_miR-21-5p_smut_swob_omut10.11.12.21_owob	5.21_miRNA_miR-21-5p_smut_swob_omut10.11.12.21_owob	GAACATCAGAAGGATAAGCTA	GAACATCAGAAGGATAAGCTA	GAACATCAGAAGGATAAGCTA	AAAGAGCAGAAGCAGCAGCATCTCTGTACATTTTGGAGCCAAGGGGAACATCAGAAGGATAAGCTACACTTAGAACATCAGAAGGATAAGCTACTGGTAGAACATCAGAAGGATAAGCTACTGCTACCTCACTACAAGCAGAAGGAAACATTGAACTCAGAGCC
37_miRNA_mut_repeat_x3_47	hsa-miR-21-5p	5.16_miRNA_miR-21-5p_smut_swob_omut12_owob17.20	5.16_miRNA_miR-21-5p_smut_swob_omut12_owob17.20	5.16_miRNA_miR-21-5p_smut_swob_omut12_owob17.20	CGACGTCAGCCTGATAAGCTA	CGACGTCAGCCTGATAAGCTA	CGACGTCAGCCTGATAAGCTA	AAAGAGCAGAAGCAGCAGCATCTCTGTACATTTTGGAGCCAAGGGCGACGTCAGCCTGATAAGCTACACTTACGACGTCAGCCTGATAAGCTACTGGTACGACGTCAGCCTGATAAGCTACTGCTACCTCACTACAAGCAGAAGGAAACATTGAACTCAGAGCC
37_miRNA_mut_repeat_x3_48	hsa-miR-21-5p	5.19_miRNA_miR-21-5p_smut7_swob_omut18.21_owob19	5.19_miRNA_miR-21-5p_smut7_swob_omut18.21_owob19	5.19_miRNA_miR-21-5p_smut7_swob_omut18.21_owob19	GAGGATCAGTCTGAGAAGCTA	GAGGATCAGTCTGAGAAGCTA	GAGGATCAGTCTGAGAAGCTA	AAAGAGCAGAAGCAGCAGCATCTCTGTACATTTTGGAGCCAAGGGGAGGATCAGTCTGAGAAGCTACACTTAGAGGATCAGTCTGAGAAGCTACTGGTAGAGGATCAGTCTGAGAAGCTACTGCTACCTCACTACAAGCAGAAGGAAACATTGAACTCAGAGCC
37_miRNA_mut_repeat_x3_49	hsa-miR-21-5p	5.18_miRNA_miR-21-5p_smut5_swob_omut10.12.18_owob	5.18_miRNA_miR-21-5p_smut5_swob_omut10.12.18_owob	5.18_miRNA_miR-21-5p_smut5_swob_omut10.12.18_owob	CAAGATCAGACGGATATGCTA	CAAGATCAGACGGATATGCTA	CAAGATCAGACGGATATGCTA	AAAGAGCAGAAGCAGCAGCATCTCTGTACATTTTGGAGCCAAGGGCAAGATCAGACGGATATGCTACACTTACAAGATCAGACGGATATGCTACTGGTACAAGATCAGACGGATATGCTACTGCTACCTCACTACAAGCAGAAGGAAACATTGAACTCAGAGCC
37_miRNA_mut_repeat_x3_50	hsa-miR-21-5p	5.13_miRNA_miR-21-5p_smut5_swob_omut17_owob21	5.13_miRNA_miR-21-5p_smut5_swob_omut17_owob21	5.13_miRNA_miR-21-5p_smut5_swob_omut17_owob21	TAACCTCAGTCTGATACGCTA	TAACCTCAGTCTGATACGCTA	TAACCTCAGTCTGATACGCTA	AAAGAGCAGAAGCAGCAGCATCTCTGTACATTTTGGAGCCAAGGGTAACCTCAGTCTGATACGCTACACTTATAACCTCAGTCTGATACGCTACTGGTATAACCTCAGTCTGATACGCTACTGCTACCTCACTACAAGCAGAAGGAAACATTGAACTCAGAGCC
37_miRNA_mut_repeat_x3_51	hsa-miR-31-5p	5.1_miRNA_miR-31-5p_mut10	5.1_miRNA_miR-31-5p_mut10	5.1_miRNA_miR-31-5p_mut10	AGCTATGCCAGAATCTTGCCT	AGCTATGCCAGAATCTTGCCT	AGCTATGCCAGAATCTTGCCT	AAAGAGCAGAAGCAGCAGCATCTCTGTACATTTTGGAGCCAAGGAGCTATGCCAGAATCTTGCCTGCACTTAGCTATGCCAGAATCTTGCCTCCTGGTAGCTATGCCAGAATCTTGCCTTCTGCTACCTCACTACAAGCAGAAGGAAACATTGAACTCAGAGCC
37_miRNA_mut_repeat_x3_52	hsa-miR-31-5p	5.8_miRNA_miR-31-5p_doubleMut15.16	5.8_miRNA_miR-31-5p_doubleMut15.16	5.8_miRNA_miR-31-5p_doubleMut15.16	AGCTAGACCAGCATCTTGCCT	AGCTAGACCAGCATCTTGCCT	AGCTAGACCAGCATCTTGCCT	AAAGAGCAGAAGCAGCAGCATCTCTGTACATTTTGGAGCCAAGGGAGCTAGACCAGCATCTTGCCTCACTTAAGCTAGACCAGCATCTTGCCTCTGGTAAGCTAGACCAGCATCTTGCCTCTGCTACCTCACTACAAGCAGAAGGAAACATTGAACTCAGAGCC
37_miRNA_mut_repeat_x3_53	hsa-miR-31-5p	5.10_miRNA_miR-31-5p_smut_swob_omut_owob17.19	5.10_miRNA_miR-31-5p_smut_swob_omut_owob17.19	5.10_miRNA_miR-31-5p_smut_swob_omut_owob17.19	AGTTGTGCCAGCATCTTGCCT	AGTTGTGCCAGCATCTTGCCT	AGTTGTGCCAGCATCTTGCCT	AAAGAGCAGAAGCAGCAGCATCTCTGTACATTTTGGAGCCAAGGGAGTTGTGCCAGCATCTTGCCTCACTTAAGTTGTGCCAGCATCTTGCCTCTGGTAAGTTGTGCCAGCATCTTGCCTCTGCTACCTCACTACAAGCAGAAGGAAACATTGAACTCAGAGCC
37_miRNA_mut_repeat_x3_54	hsa-miR-31-5p	5.1_miRNA_miR-31-5p_mut8	5.1_miRNA_miR-31-5p_mut8	5.1_miRNA_miR-31-5p_mut8	AGCTATGCCAGCAGCTTGCCT	AGCTATGCCAGCAGCTTGCCT	AGCTATGCCAGCAGCTTGCCT	AAAGAGCAGAAGCAGCAGCATCTCTGTACATTTTGGAGCCAAGGAGCTATGCCAGCAGCTTGCCTGCACTTAGCTATGCCAGCAGCTTGCCTCCTGGTAGCTATGCCAGCAGCTTGCCTTCTGCTACCTCACTACAAGCAGAAGGAAACATTGAACTCAGAGCC
37_miRNA_mut_repeat_x3_55	hsa-miR-31-5p	5.1_miRNA_miR-31-5p_mut3	5.1_miRNA_miR-31-5p_mut3	5.1_miRNA_miR-31-5p_mut3	AGCTATGCCAGCATCTTGACT	AGCTATGCCAGCATCTTGACT	AGCTATGCCAGCATCTTGACT	AAAGAGCAGAAGCAGCAGCATCTCTGTACATTTTGGAGCCAAGGAGCTATGCCAGCATCTTGACTGCACTTAGCTATGCCAGCATCTTGACTCCTGGTAGCTATGCCAGCATCTTGACTTCTGCTACCTCACTACAAGCAGAAGGAAACATTGAACTCAGAGCC
37_miRNA_mut_repeat_x3_56	hsa-miR-31-5p	5.1_miRNA_miR-31-5p_mut1	5.1_miRNA_miR-31-5p_mut1	5.1_miRNA_miR-31-5p_mut1	AGCTATGCCAGCATCTTGCCA	AGCTATGCCAGCATCTTGCCA	AGCTATGCCAGCATCTTGCCA	AAAGAGCAGAAGCAGCAGCATCTCTGTACATTTTGGAGCCAAGGAGCTATGCCAGCATCTTGCCAGCACTTAGCTATGCCAGCATCTTGCCACCTGGTAGCTATGCCAGCATCTTGCCATCTGCTACCTCACTACAAGCAGAAGGAAACATTGAACTCAGAGCC
37_miRNA_mut_repeat_x3_57	hsa-miR-31-5p	5.22_miRNA_miR-31-5p_smut_swob_omut11.16.20_owob9	5.22_miRNA_miR-31-5p_smut_swob_omut11.16.20_owob9	5.22_miRNA_miR-31-5p_smut_swob_omut11.16.20_owob9	ACCTACGCCATCGTCTTGCCT	ACCTACGCCATCGTCTTGCCT	ACCTACGCCATCGTCTTGCCT	AAAGAGCAGAAGCAGCAGCATCTCTGTACATTTTGGAGCCAAGGGACCTACGCCATCGTCTTGCCTCACTTAACCTACGCCATCGTCTTGCCTCTGGTAACCTACGCCATCGTCTTGCCTCTGCTACCTCACTACAAGCAGAAGGAAACATTGAACTCAGAGCC
37_miRNA_mut_repeat_x3_58	hsa-miR-31-5p	5.13_miRNA_miR-31-5p_smut6_swob_omut11_owob19	5.13_miRNA_miR-31-5p_smut6_swob_omut11_owob19	5.13_miRNA_miR-31-5p_smut6_swob_omut11_owob19	AGTTATGCCACCATCCTGCCT	AGTTATGCCACCATCCTGCCT	AGTTATGCCACCATCCTGCCT	AAAGAGCAGAAGCAGCAGCATCTCTGTACATTTTGGAGCCAAGGAGTTATGCCACCATCCTGCCTGCACTTAGTTATGCCACCATCCTGCCTCCTGGTAGTTATGCCACCATCCTGCCTTCTGCTACCTCACTACAAGCAGAAGGAAACATTGAACTCAGAGCC
37_miRNA_mut_repeat_x3_59	hsa-miR-31-5p	5.13_miRNA_miR-31-5p_smut6_swob_omut20_owob10	5.13_miRNA_miR-31-5p_smut6_swob_omut20_owob10	5.13_miRNA_miR-31-5p_smut6_swob_omut20_owob10	ACCTATGCCAGTATCATGCCT	ACCTATGCCAGTATCATGCCT	ACCTATGCCAGTATCATGCCT	AAAGAGCAGAAGCAGCAGCATCTCTGTACATTTTGGAGCCAAGGACCTATGCCAGTATCATGCCTGCACTTACCTATGCCAGTATCATGCCTCCTGGTACCTATGCCAGTATCATGCCTTCTGCTACCTCACTACAAGCAGAAGGAAACATTGAACTCAGAGCC
37_miRNA_mut_repeat_x3_60	hsa-miR-31-5p	5.13_miRNA_miR-31-5p_smut8_swob_omut20_owob12	5.13_miRNA_miR-31-5p_smut8_swob_omut20_owob12	5.13_miRNA_miR-31-5p_smut8_swob_omut20_owob12	ACCTATGCCGGCAGCTTGCCT	ACCTATGCCGGCAGCTTGCCT	ACCTATGCCGGCAGCTTGCCT	AAAGAGCAGAAGCAGCAGCATCTCTGTACATTTTGGAGCCAAGGACCTATGCCGGCAGCTTGCCTGCACTTACCTATGCCGGCAGCTTGCCTCCTGGTACCTATGCCGGCAGCTTGCCTTCTGCTACCTCACTACAAGCAGAAGGAAACATTGAACTCAGAGCC
37_miRNA_mut_repeat_x3_61	hsa-miR-22-3p	5.9_miRNA_miR-22-3p_smut_swob_omut13_owob12	5.9_miRNA_miR-22-3p_smut_swob_omut13_owob12	5.9_miRNA_miR-22-3p_smut_swob_omut13_owob12	CAGTTCTTAGACTGGCAGCTT	CAGTTCTTAGACTGGCAGCTT	CAGTTCTTAGACTGGCAGCTT	AAAGAGCAGAAGCAGCAGCATCTCTGTACATTTTGGAGCCAAGGGCAGTTCTTAGACTGGCAGCTTCACTTACAGTTCTTAGACTGGCAGCTTCTGGTACAGTTCTTAGACTGGCAGCTTCTGCTACCTCACTACAAGCAGAAGGAAACATTGAACTCAGAGCC
37_miRNA_mut_repeat_x3_62	hsa-miR-22-3p	5.7_miRNA_miR-22-3p_smut_swob3_omut9_owob	5.7_miRNA_miR-22-3p_smut_swob3_omut9_owob	5.7_miRNA_miR-22-3p_smut_swob3_omut9_owob	CAGTTCTTCAACCGGCAGTTT	CAGTTCTTCAACCGGCAGTTT	CAGTTCTTCAACCGGCAGTTT	AAAGAGCAGAAGCAGCAGCATCTCTGTACATTTTGGAGCCAAGGGCAGTTCTTCAACCGGCAGTTTCACTTACAGTTCTTCAACCGGCAGTTTCTGGTACAGTTCTTCAACCGGCAGTTTCTGCTACCTCACTACAAGCAGAAGGAAACATTGAACTCAGAGCC
37_miRNA_mut_repeat_x3_63	hsa-miR-22-3p	5.8_miRNA_miR-22-3p_doubleMut12.13	5.8_miRNA_miR-22-3p_doubleMut12.13	5.8_miRNA_miR-22-3p_doubleMut12.13	CAGTTCTTATACTGGCAGCTT	CAGTTCTTATACTGGCAGCTT	CAGTTCTTATACTGGCAGCTT	AAAGAGCAGAAGCAGCAGCATCTCTGTACATTTTGGAGCCAAGGGCAGTTCTTATACTGGCAGCTTCACTTACAGTTCTTATACTGGCAGCTTCTGGTACAGTTCTTATACTGGCAGCTTCTGCTACCTCACTACAAGCAGAAGGAAACATTGAACTCAGAGCC
37_miRNA_mut_repeat_x3_64	hsa-miR-22-3p	5.16_miRNA_miR-22-3p_smut_swob_omut10_owob12.16	5.16_miRNA_miR-22-3p_smut_swob_omut10_owob12.16	5.16_miRNA_miR-22-3p_smut_swob_omut10_owob12.16	CAGTTTTTCGAATGGCAGCTT	CAGTTTTTCGAATGGCAGCTT	CAGTTTTTCGAATGGCAGCTT	AAAGAGCAGAAGCAGCAGCATCTCTGTACATTTTGGAGCCAAGCAGTTTTTCGAATGGCAGCTTAGCACTCAGTTTTTCGAATGGCAGCTTCCCTGGCAGTTTTTCGAATGGCAGCTTTTCTGCTACCTCACTACAAGCAGAAGGAAACATTGAACTCAGAGCC
37_miRNA_mut_repeat_x3_65	hsa-miR-22-3p	5.1_miRNA_miR-22-3p_mut3	5.1_miRNA_miR-22-3p_mut3	5.1_miRNA_miR-22-3p_mut3	CAGTTCTTCAACTGGCAGGTT	CAGTTCTTCAACTGGCAGGTT	CAGTTCTTCAACTGGCAGGTT	AAAGAGCAGAAGCAGCAGCATCTCTGTACATTTTGGAGCCAAGGGCAGTTCTTCAACTGGCAGGTTCACTTACAGTTCTTCAACTGGCAGGTTCTGGTACAGTTCTTCAACTGGCAGGTTCTGCTACCTCACTACAAGCAGAAGGAAACATTGAACTCAGAGCC
37_miRNA_mut_repeat_x3_66	hsa-miR-22-3p	5.22_miRNA_miR-22-3p_smut_swob_omut9.13.18_owob20	5.22_miRNA_miR-22-3p_smut_swob_omut9.13.18_owob20	5.22_miRNA_miR-22-3p_smut_swob_omut9.13.18_owob20	CGGCTCTTGAACCGGCAGCTT	CGGCTCTTGAACCGGCAGCTT	CGGCTCTTGAACCGGCAGCTT	AAAGAGCAGAAGCAGCAGCATCTCTGTACATTTTGGAGCCAAGGGCGGCTCTTGAACCGGCAGCTTCACTTACGGCTCTTGAACCGGCAGCTTCTGGTACGGCTCTTGAACCGGCAGCTTCTGCTACCTCACTACAAGCAGAAGGAAACATTGAACTCAGAGCC
37_miRNA_mut_repeat_x3_67	hsa-miR-22-3p	5.1_miRNA_miR-22-3p_mut8	5.1_miRNA_miR-22-3p_mut8	5.1_miRNA_miR-22-3p_mut8	CAGTTCTTCAACTCGCAGCTT	CAGTTCTTCAACTCGCAGCTT	CAGTTCTTCAACTCGCAGCTT	AAAGAGCAGAAGCAGCAGCATCTCTGTACATTTTGGAGCCAAGGGCAGTTCTTCAACTCGCAGCTTCACTTACAGTTCTTCAACTCGCAGCTTCTGGTACAGTTCTTCAACTCGCAGCTTCTGCTACCTCACTACAAGCAGAAGGAAACATTGAACTCAGAGCC
37_miRNA_mut_repeat_x3_68	hsa-miR-22-3p	5.12_miRNA_miR-22-3p_smut7_swob_omut16.17_owob	5.12_miRNA_miR-22-3p_smut7_swob_omut16.17_owob	5.12_miRNA_miR-22-3p_smut7_swob_omut16.17_owob	CAGTAGTTCAACTGTCAGCTT	CAGTAGTTCAACTGTCAGCTT	CAGTAGTTCAACTGTCAGCTT	AAAGAGCAGAAGCAGCAGCATCTCTGTACATTTTGGAGCCAAGGGCAGTAGTTCAACTGTCAGCTTCACTTACAGTAGTTCAACTGTCAGCTTCTGGTACAGTAGTTCAACTGTCAGCTTCTGCTACCTCACTACAAGCAGAAGGAAACATTGAACTCAGAGCC
37_miRNA_mut_repeat_x3_69	hsa-miR-22-3p	5.13_miRNA_miR-22-3p_smut3_swob_omut18_owob13	5.13_miRNA_miR-22-3p_smut3_swob_omut18_owob13	5.13_miRNA_miR-22-3p_smut3_swob_omut18_owob13	CAGCTCTTTAACTGGCAGGTT	CAGCTCTTTAACTGGCAGGTT	CAGCTCTTTAACTGGCAGGTT	AAAGAGCAGAAGCAGCAGCATCTCTGTACATTTTGGAGCCAAGGGCAGCTCTTTAACTGGCAGGTTCACTTACAGCTCTTTAACTGGCAGGTTCTGGTACAGCTCTTTAACTGGCAGGTTCTGCTACCTCACTACAAGCAGAAGGAAACATTGAACTCAGAGCC
37_miRNA_mut_repeat_x3_70	hsa-miR-22-3p	5.19_miRNA_miR-22-3p_smut4_swob_omut9.15_owob10	5.19_miRNA_miR-22-3p_smut4_swob_omut9.15_owob10	5.19_miRNA_miR-22-3p_smut4_swob_omut9.15_owob10	CAGTTCCTCAATCGGCACCTT	CAGTTCCTCAATCGGCACCTT	CAGTTCCTCAATCGGCACCTT	AAAGAGCAGAAGCAGCAGCATCTCTGTACATTTTGGAGCCAAGGGCAGTTCCTCAATCGGCACCTTCACTTACAGTTCCTCAATCGGCACCTTCTGGTACAGTTCCTCAATCGGCACCTTCTGCTACCTCACTACAAGCAGAAGGAAACATTGAACTCAGAGCC
37_miRNA_mut_repeat_x3_71	hsa-miR-16-5p	5.7_miRNA_miR-16-5p_smut_swob3_omut11_owob	5.7_miRNA_miR-16-5p_smut_swob3_omut11_owob	5.7_miRNA_miR-16-5p_smut_swob3_omut11_owob	GCCAATATTTTCGTGCTGTTA	GCCAATATTTTCGTGCTGTTA	GCCAATATTTTCGTGCTGTTA	AAAGAGCAGAAGCAGCAGCATCTCTGTACATTTTGGAGCCAAGGGGCCAATATTTTCGTGCTGTTACACTTAGCCAATATTTTCGTGCTGTTACTGGTAGCCAATATTTTCGTGCTGTTACTGCTACCTCACTACAAGCAGAAGGAAACATTGAACTCAGAGCC
37_miRNA_mut_repeat_x3_72	hsa-miR-16-5p	5.9_miRNA_miR-16-5p_smut_swob_omut9_owob17	5.9_miRNA_miR-16-5p_smut_swob_omut9_owob17	5.9_miRNA_miR-16-5p_smut_swob_omut9_owob17	GCCAGTATTTACCTGCTGCTA	GCCAGTATTTACCTGCTGCTA	GCCAGTATTTACCTGCTGCTA	AAAGAGCAGAAGCAGCAGCATCTCTGTACATTTTGGAGCCAAGGGGCCAGTATTTACCTGCTGCTACACTTAGCCAGTATTTACCTGCTGCTACTGGTAGCCAGTATTTACCTGCTGCTACTGCTACCTCACTACAAGCAGAAGGAAACATTGAACTCAGAGCC
37_miRNA_mut_repeat_x3_73	hsa-miR-16-5p	5.1_miRNA_miR-16-5p_mut10	5.1_miRNA_miR-16-5p_mut10	5.1_miRNA_miR-16-5p_mut10	GCCAATATTTAGGTGCTGCTA	GCCAATATTTAGGTGCTGCTA	GCCAATATTTAGGTGCTGCTA	AAAGAGCAGAAGCAGCAGCATCTCTGTACATTTTGGAGCCAAGGGGCCAATATTTAGGTGCTGCTACACTTAGCCAATATTTAGGTGCTGCTACTGGTAGCCAATATTTAGGTGCTGCTACTGCTACCTCACTACAAGCAGAAGGAAACATTGAACTCAGAGCC
37_miRNA_mut_repeat_x3_74	hsa-miR-16-5p	5.6_miRNA_miR-16-5p_smut6_swob_omut18_owob	5.6_miRNA_miR-16-5p_smut6_swob_omut18_owob	5.6_miRNA_miR-16-5p_smut6_swob_omut18_owob	GCCTATATTTACGTGGTGCTA	GCCTATATTTACGTGGTGCTA	GCCTATATTTACGTGGTGCTA	AAAGAGCAGAAGCAGCAGCATCTCTGTACATTTTGGAGCCAAGGGGCCTATATTTACGTGGTGCTACACTTAGCCTATATTTACGTGGTGCTACTGGTAGCCTATATTTACGTGGTGCTACTGCTACCTCACTACAAGCAGAAGGAAACATTGAACTCAGAGCC
37_miRNA_mut_repeat_x3_75	hsa-miR-16-5p	5.14_miRNA_miR-16-5p_smut_swob_omut11.12.15_owob	5.14_miRNA_miR-16-5p_smut_swob_omut11.12.15_owob	5.14_miRNA_miR-16-5p_smut_swob_omut11.12.15_owob	GCCAATTTTACCGTGCTGCTA	GCCAATTTTACCGTGCTGCTA	GCCAATTTTACCGTGCTGCTA	AAAGAGCAGAAGCAGCAGCATCTCTGTACATTTTGGAGCCAAGGGGCCAATTTTACCGTGCTGCTACACTTAGCCAATTTTACCGTGCTGCTACTGGTAGCCAATTTTACCGTGCTGCTACTGCTACCTCACTACAAGCAGAAGGAAACATTGAACTCAGAGCC
37_miRNA_mut_repeat_x3_76	hsa-miR-16-5p	5.17_miRNA_miR-16-5p_smut_swob_omut_owob10.17.19	5.17_miRNA_miR-16-5p_smut_swob_omut_owob10.17.19	5.17_miRNA_miR-16-5p_smut_swob_omut_owob10.17.19	GCTAGTATTTATGTGCTGCTA	GCTAGTATTTATGTGCTGCTA	GCTAGTATTTATGTGCTGCTA	AAAGAGCAGAAGCAGCAGCATCTCTGTACATTTTGGAGCCAAGGGCTAGTATTTATGTGCTGCTAGCACTTGCTAGTATTTATGTGCTGCTACCTGGTGCTAGTATTTATGTGCTGCTATCTGCTACCTCACTACAAGCAGAAGGAAACATTGAACTCAGAGCC
37_miRNA_mut_repeat_x3_77	hsa-miR-16-5p	5.16_miRNA_miR-16-5p_smut_swob_omut16_owob11.19	5.16_miRNA_miR-16-5p_smut_swob_omut16_owob11.19	5.16_miRNA_miR-16-5p_smut_swob_omut16_owob11.19	GCTAACATTTGCGTGCTGCTA	GCTAACATTTGCGTGCTGCTA	GCTAACATTTGCGTGCTGCTA	AAAGAGCAGAAGCAGCAGCATCTCTGTACATTTTGGAGCCAAGGGGCTAACATTTGCGTGCTGCTACACTTAGCTAACATTTGCGTGCTGCTACTGGTAGCTAACATTTGCGTGCTGCTACTGCTACCTCACTACAAGCAGAAGGAAACATTGAACTCAGAGCC
37_miRNA_mut_repeat_x3_78	hsa-miR-16-5p	5.13_miRNA_miR-16-5p_smut6_swob_omut19_owob18	5.13_miRNA_miR-16-5p_smut6_swob_omut19_owob18	5.13_miRNA_miR-16-5p_smut6_swob_omut19_owob18	GCGGATATTTACGTGATGCTA	GCGGATATTTACGTGATGCTA	GCGGATATTTACGTGATGCTA	AAAGAGCAGAAGCAGCAGCATCTCTGTACATTTTGGAGCCAAGGGGCGGATATTTACGTGATGCTACACTTAGCGGATATTTACGTGATGCTACTGGTAGCGGATATTTACGTGATGCTACTGCTACCTCACTACAAGCAGAAGGAAACATTGAACTCAGAGCC
37_miRNA_mut_repeat_x3_79	hsa-miR-16-5p	5.13_miRNA_miR-16-5p_smut5_swob_omut20_owob10	5.13_miRNA_miR-16-5p_smut5_swob_omut20_owob10	5.13_miRNA_miR-16-5p_smut5_swob_omut20_owob10	GACAATATTTATGTGCAGCTA	GACAATATTTATGTGCAGCTA	GACAATATTTATGTGCAGCTA	AAAGAGCAGAAGCAGCAGCATCTCTGTACATTTTGGAGCCAAGGGACAATATTTATGTGCAGCTAGCACTTGACAATATTTATGTGCAGCTACCTGGTGACAATATTTATGTGCAGCTATCTGCTACCTCACTACAAGCAGAAGGAAACATTGAACTCAGAGCC
37_miRNA_mut_repeat_x3_80	hsa-miR-16-5p	5.18_miRNA_miR-16-5p_smut4_swob_omut16.19.20_owob	5.18_miRNA_miR-16-5p_smut4_swob_omut16.19.20_owob	5.18_miRNA_miR-16-5p_smut4_swob_omut16.19.20_owob	GAAAAAATTTACGTGCTACTA	GAAAAAATTTACGTGCTACTA	GAAAAAATTTACGTGCTACTA	AAAGAGCAGAAGCAGCAGCATCTCTGTACATTTTGGAGCCAAGGGGAAAAAATTTACGTGCTACTACACTTAGAAAAAATTTACGTGCTACTACTGGTAGAAAAAATTTACGTGCTACTACTGCTACCTCACTACAAGCAGAAGGAAACATTGAACTCAGAGCC
37_miRNA_mut_repeat_x3_81	hsa-miR-31-3p	5.1_miRNA_miR-31-3p_mut19	5.1_miRNA_miR-31-3p_mut19	5.1_miRNA_miR-31-3p_mut19	TGACAATATGTTGGCATAGCA	TGACAATATGTTGGCATAGCA	TGACAATATGTTGGCATAGCA	AAAGAGCAGAAGCAGCAGCATCTCTGTACATTTTGGAGCCAAGGTGACAATATGTTGGCATAGCAGCACTTTGACAATATGTTGGCATAGCACCTGGTTGACAATATGTTGGCATAGCATCTGCTACCTCACTACAAGCAGAAGGAAACATTGAACTCAGAGCC
37_miRNA_mut_repeat_x3_82	hsa-miR-31-3p	5.1_miRNA_miR-31-3p_mut11	5.1_miRNA_miR-31-3p_mut11	5.1_miRNA_miR-31-3p_mut11	TGGCAATATGCTGGCATAGCA	TGGCAATATGCTGGCATAGCA	TGGCAATATGCTGGCATAGCA	AAAGAGCAGAAGCAGCAGCATCTCTGTACATTTTGGAGCCAAGGTGGCAATATGCTGGCATAGCAGCACTTTGGCAATATGCTGGCATAGCACCTGGTTGGCAATATGCTGGCATAGCATCTGCTACCTCACTACAAGCAGAAGGAAACATTGAACTCAGAGCC
37_miRNA_mut_repeat_x3_83	hsa-miR-31-3p	5.8_miRNA_miR-31-3p_smut_swob_omut9.21_owob	5.8_miRNA_miR-31-3p_smut_swob_omut9.21_owob	5.8_miRNA_miR-31-3p_smut_swob_omut9.21_owob	GGGCAATATGTTCGCATAGCA	GGGCAATATGTTCGCATAGCA	GGGCAATATGTTCGCATAGCA	AAAGAGCAGAAGCAGCAGCATCTCTGTACATTTTGGAGCCAAGGGGGCAATATGTTCGCATAGCAGCACTTGGGCAATATGTTCGCATAGCACCTGGTGGGCAATATGTTCGCATAGCATCTGCTACCTCACTACAAGCAGAAGGAAACATTGAACTCAGAGCC
37_miRNA_mut_repeat_x3_84	hsa-miR-31-3p	5.15_miRNA_miR-31-3p_smut_swob_omut9.21_owob14	5.15_miRNA_miR-31-3p_smut_swob_omut9.21_owob14	5.15_miRNA_miR-31-3p_smut_swob_omut9.21_owob14	CGGCAATGTGTTTGCATAGCA	CGGCAATGTGTTTGCATAGCA	CGGCAATGTGTTTGCATAGCA	AAAGAGCAGAAGCAGCAGCATCTCTGTACATTTTGGAGCCAAGCGGCAATGTGTTTGCATAGCAAGCACTCGGCAATGTGTTTGCATAGCACCCTGGCGGCAATGTGTTTGCATAGCATTCTGCTACCTCACTACAAGCAGAAGGAAACATTGAACTCAGAGCC
37_miRNA_mut_repeat_x3_85	hsa-miR-31-3p	5.23_miRNA_miR-31-3p_smut_swob_omut12.18_owob14.17	5.23_miRNA_miR-31-3p_smut_swob_omut12.18_owob14.17	5.23_miRNA_miR-31-3p_smut_swob_omut12.18_owob14.17	TGGGGATGTCTTGGCATAGCA	TGGGGATGTCTTGGCATAGCA	TGGGGATGTCTTGGCATAGCA	AAAGAGCAGAAGCAGCAGCATCTCTGTACATTTTGGAGCCAAGTGGGGATGTCTTGGCATAGCAAGCACTTGGGGATGTCTTGGCATAGCACCCTGGTGGGGATGTCTTGGCATAGCATTCTGCTACCTCACTACAAGCAGAAGGAAACATTGAACTCAGAGCC
37_miRNA_mut_repeat_x3_86	hsa-miR-31-3p	5.22_miRNA_miR-31-3p_smut_swob_omut11.12.17_owob14	5.22_miRNA_miR-31-3p_smut_swob_omut11.12.17_owob14	5.22_miRNA_miR-31-3p_smut_swob_omut11.12.17_owob14	TGGCTATGTCCTGGCATAGCA	TGGCTATGTCCTGGCATAGCA	TGGCTATGTCCTGGCATAGCA	AAAGAGCAGAAGCAGCAGCATCTCTGTACATTTTGGAGCCAAGTGGCTATGTCCTGGCATAGCAAGCACTTGGCTATGTCCTGGCATAGCACCCTGGTGGCTATGTCCTGGCATAGCATTCTGCTACCTCACTACAAGCAGAAGGAAACATTGAACTCAGAGCC
37_miRNA_mut_repeat_x3_87	hsa-miR-31-3p	5.1_miRNA_miR-31-3p_mut7	5.1_miRNA_miR-31-3p_mut7	5.1_miRNA_miR-31-3p_mut7	TGGCAATATGTTGGAATAGCA	TGGCAATATGTTGGAATAGCA	TGGCAATATGTTGGAATAGCA	AAAGAGCAGAAGCAGCAGCATCTCTGTACATTTTGGAGCCAAGGTGGCAATATGTTGGAATAGCAGCACTTTGGCAATATGTTGGAATAGCACCTGGTTGGCAATATGTTGGAATAGCATCTGCTACCTCACTACAAGCAGAAGGAAACATTGAACTCAGAGCC
37_miRNA_mut_repeat_x3_88	hsa-miR-31-3p	5.18_miRNA_miR-31-3p_smut3_swob_omut11.15.17_owob	5.18_miRNA_miR-31-3p_smut3_swob_omut11.15.17_owob	5.18_miRNA_miR-31-3p_smut3_swob_omut11.15.17_owob	TGGCCACATGCTGGCATAACA	TGGCCACATGCTGGCATAACA	TGGCCACATGCTGGCATAACA	AAAGAGCAGAAGCAGCAGCATCTCTGTACATTTTGGAGCCAAGGTGGCCACATGCTGGCATAACAGCACTTTGGCCACATGCTGGCATAACACCTGGTTGGCCACATGCTGGCATAACATCTGCTACCTCACTACAAGCAGAAGGAAACATTGAACTCAGAGCC
37_miRNA_mut_repeat_x3_89	hsa-miR-31-3p	5.12_miRNA_miR-31-3p_smut1_swob_omut10.13_owob	5.12_miRNA_miR-31-3p_smut1_swob_omut10.13_owob	5.12_miRNA_miR-31-3p_smut1_swob_omut10.13_owob	TGGCAATAGGTGGGCATAGCC	TGGCAATAGGTGGGCATAGCC	TGGCAATAGGTGGGCATAGCC	AAAGAGCAGAAGCAGCAGCATCTCTGTACATTTTGGAGCCAAGGGTGGCAATAGGTGGGCATAGCCCACTTCTGGCAATAGGTGGGCATAGCCCTGGTCTGGCAATAGGTGGGCATAGCCCTGCTACCTCACTACAAGCAGAAGGAAACATTGAACTCAGAGCC
37_miRNA_mut_repeat_x3_90	hsa-miR-31-3p	5.12_miRNA_miR-31-3p_smut7_swob_omut9.12_owob	5.12_miRNA_miR-31-3p_smut7_swob_omut9.12_owob	5.12_miRNA_miR-31-3p_smut7_swob_omut9.12_owob	TGGCAATATTTTCGGATAGCA	TGGCAATATTTTCGGATAGCA	TGGCAATATTTTCGGATAGCA	AAAGAGCAGAAGCAGCAGCATCTCTGTACATTTTGGAGCCAAGGGTGGCAATATTTTCGGATAGCACACTTCTGGCAATATTTTCGGATAGCACTGGTCTGGCAATATTTTCGGATAGCACTGCTACCTCACTACAAGCAGAAGGAAACATTGAACTCAGAGCC
37_miRNA_mut_repeat_x3_91	hsa-miR-107	5.1_miRNA_miR-107_mut18	5.1_miRNA_miR-107_mut18	5.1_miRNA_miR-107_mut18	ATAACCCTGTACAATGCTGCT	ATAACCCTGTACAATGCTGCT	ATAACCCTGTACAATGCTGCT	AAAGAGCAGAAGCAGCAGCATCTCTGTACATTTTGGAGCCAAGGATAACCCTGTACAATGCTGCTGCACTTATAACCCTGTACAATGCTGCTCCTGGTATAACCCTGTACAATGCTGCTTCTGCTACCTCACTACAAGCAGAAGGAAACATTGAACTCAGAGCC
37_miRNA_mut_repeat_x3_92	hsa-miR-107	5.1_miRNA_miR-107_mut13	5.1_miRNA_miR-107_mut13	5.1_miRNA_miR-107_mut13	ATAGCCCTATACAATGCTGCT	ATAGCCCTATACAATGCTGCT	ATAGCCCTATACAATGCTGCT	AAAGAGCAGAAGCAGCAGCATCTCTGTACATTTTGGAGCCAAGGATAGCCCTATACAATGCTGCTGCACTTATAGCCCTATACAATGCTGCTCCTGGTATAGCCCTATACAATGCTGCTTCTGCTACCTCACTACAAGCAGAAGGAAACATTGAACTCAGAGCC
37_miRNA_mut_repeat_x3_93	hsa-miR-107	5.9_miRNA_miR-107_smut_swob_omut20_owob9	5.9_miRNA_miR-107_smut_swob_omut20_owob9	5.9_miRNA_miR-107_smut_swob_omut20_owob9	AAAGCCCTGTACGATGCTGCT	AAAGCCCTGTACGATGCTGCT	AAAGCCCTGTACGATGCTGCT	AAAGAGCAGAAGCAGCAGCATCTCTGTACATTTTGGAGCCAAGGAAAGCCCTGTACGATGCTGCTGCACTTAAAGCCCTGTACGATGCTGCTCCTGGTAAAGCCCTGTACGATGCTGCTTCTGCTACCTCACTACAAGCAGAAGGAAACATTGAACTCAGAGCC
37_miRNA_mut_repeat_x3_94	hsa-miR-107	5.14_miRNA_miR-107_smut_swob_omut10.16.21_owob	5.14_miRNA_miR-107_smut_swob_omut10.16.21_owob	5.14_miRNA_miR-107_smut_swob_omut10.16.21_owob	CTAGCACTGTAAAATGCTGCT	CTAGCACTGTAAAATGCTGCT	CTAGCACTGTAAAATGCTGCT	AAAGAGCAGAAGCAGCAGCATCTCTGTACATTTTGGAGCCAAGGCTAGCACTGTAAAATGCTGCTGCACTTCTAGCACTGTAAAATGCTGCTCCTGGTCTAGCACTGTAAAATGCTGCTTCTGCTACCTCACTACAAGCAGAAGGAAACATTGAACTCAGAGCC
37_miRNA_mut_repeat_x3_95	hsa-miR-107	5.16_miRNA_miR-107_smut_swob_omut13_owob17.21	5.16_miRNA_miR-107_smut_swob_omut13_owob17.21	5.16_miRNA_miR-107_smut_swob_omut13_owob17.21	GTAGTCCTCTACAATGCTGCT	GTAGTCCTCTACAATGCTGCT	GTAGTCCTCTACAATGCTGCT	AAAGAGCAGAAGCAGCAGCATCTCTGTACATTTTGGAGCCAAGGGTAGTCCTCTACAATGCTGCTGCACTTGTAGTCCTCTACAATGCTGCTCCTGGTGTAGTCCTCTACAATGCTGCTTCTGCTACCTCACTACAAGCAGAAGGAAACATTGAACTCAGAGCC
37_miRNA_mut_repeat_x3_96	hsa-miR-107	5.6_miRNA_miR-107_smut1_swob_omut16_owob	5.6_miRNA_miR-107_smut1_swob_omut16_owob	5.6_miRNA_miR-107_smut1_swob_omut16_owob	ATAGCACTGTACAATGCTGCC	ATAGCACTGTACAATGCTGCC	ATAGCACTGTACAATGCTGCC	AAAGAGCAGAAGCAGCAGCATCTCTGTACATTTTGGAGCCAAGGATAGCACTGTACAATGCTGCCGCACTTATAGCACTGTACAATGCTGCCCCTGGTATAGCACTGTACAATGCTGCCTCTGCTACCTCACTACAAGCAGAAGGAAACATTGAACTCAGAGCC
37_miRNA_mut_repeat_x3_97	hsa-miR-107	5.1_miRNA_miR-107_mut7	5.1_miRNA_miR-107_mut7	5.1_miRNA_miR-107_mut7	ATAGCCCTGTACAAAGCTGCT	ATAGCCCTGTACAAAGCTGCT	ATAGCCCTGTACAAAGCTGCT	AAAGAGCAGAAGCAGCAGCATCTCTGTACATTTTGGAGCCAAGGGATAGCCCTGTACAAAGCTGCTCACTTAATAGCCCTGTACAAAGCTGCTCTGGTAATAGCCCTGTACAAAGCTGCTCTGCTACCTCACTACAAGCAGAAGGAAACATTGAACTCAGAGCC
37_miRNA_mut_repeat_x3_98	hsa-miR-107	5.13_miRNA_miR-107_smut5_swob_omut13_owob10	5.13_miRNA_miR-107_smut5_swob_omut13_owob10	5.13_miRNA_miR-107_smut5_swob_omut13_owob10	ATAGCCCTTTATAATGGTGCT	ATAGCCCTTTATAATGGTGCT	ATAGCCCTTTATAATGGTGCT	AAAGAGCAGAAGCAGCAGCATCTCTGTACATTTTGGAGCCAAGGATAGCCCTTTATAATGGTGCTGCACTTATAGCCCTTTATAATGGTGCTCCTGGTATAGCCCTTTATAATGGTGCTTCTGCTACCTCACTACAAGCAGAAGGAAACATTGAACTCAGAGCC
37_miRNA_mut_repeat_x3_99	hsa-miR-107	5.12_miRNA_miR-107_smut7_swob_omut9.17_owob	5.12_miRNA_miR-107_smut7_swob_omut9.17_owob	5.12_miRNA_miR-107_smut7_swob_omut9.17_owob	ATAGACCTGTACTAAGCTGCT	ATAGACCTGTACTAAGCTGCT	ATAGACCTGTACTAAGCTGCT	AAAGAGCAGAAGCAGCAGCATCTCTGTACATTTTGGAGCCAAGGGATAGACCTGTACTAAGCTGCTCACTTAATAGACCTGTACTAAGCTGCTCTGGTAATAGACCTGTACTAAGCTGCTCTGCTACCTCACTACAAGCAGAAGGAAACATTGAACTCAGAGCC
37_miRNA_mut_repeat_x3_100	hsa-miR-107	5.12_miRNA_miR-107_smut6_swob_omut16.17_owob	5.12_miRNA_miR-107_smut6_swob_omut16.17_owob	5.12_miRNA_miR-107_smut6_swob_omut16.17_owob	ATAGAGCTGTACAATTCTGCT	ATAGAGCTGTACAATTCTGCT	ATAGAGCTGTACAATTCTGCT	AAAGAGCAGAAGCAGCAGCATCTCTGTACATTTTGGAGCCAAGGGATAGAGCTGTACAATTCTGCTCACTTAATAGAGCTGTACAATTCTGCTCTGGTAATAGAGCTGTACAATTCTGCTCTGCTACCTCACTACAAGCAGAAGGAAACATTGAACTCAGAGCC
37_miRNA_mut_repeat_x3_101	hsa-miR-24-3p	5.8_miRNA_miR-24-3p_doubleMut12.13	5.8_miRNA_miR-24-3p_doubleMut12.13	5.8_miRNA_miR-24-3p_doubleMut12.13	TGTTCCTGGCGAACTGAGCCA	TGTTCCTGGCGAACTGAGCCA	TGTTCCTGGCGAACTGAGCCA	AAAGAGCAGAAGCAGCAGCATCTCTGTACATTTTGGAGCCAAGGGTGTTCCTGGCGAACTGAGCCACACTTCTGTTCCTGGCGAACTGAGCCACTGGTCTGTTCCTGGCGAACTGAGCCACTGCTACCTCACTACAAGCAGAAGGAAACATTGAACTCAGAGCC
37_miRNA_mut_repeat_x3_102	hsa-miR-24-3p	5.1_miRNA_miR-24-3p_mut9	5.1_miRNA_miR-24-3p_mut9	5.1_miRNA_miR-24-3p_mut9	TGTTCCTGCTGACCTGAGCCA	TGTTCCTGCTGACCTGAGCCA	TGTTCCTGCTGACCTGAGCCA	AAAGAGCAGAAGCAGCAGCATCTCTGTACATTTTGGAGCCAAGGGTGTTCCTGCTGACCTGAGCCACACTTCTGTTCCTGCTGACCTGAGCCACTGGTCTGTTCCTGCTGACCTGAGCCACTGCTACCTCACTACAAGCAGAAGGAAACATTGAACTCAGAGCC
37_miRNA_mut_repeat_x3_103	hsa-miR-24-3p	5.1_miRNA_miR-24-3p_mut10	5.1_miRNA_miR-24-3p_mut10	5.1_miRNA_miR-24-3p_mut10	TGTTCCTGCTGCACTGAGCCA	TGTTCCTGCTGCACTGAGCCA	TGTTCCTGCTGCACTGAGCCA	AAAGAGCAGAAGCAGCAGCATCTCTGTACATTTTGGAGCCAAGGGTGTTCCTGCTGCACTGAGCCACACTTCTGTTCCTGCTGCACTGAGCCACTGGTCTGTTCCTGCTGCACTGAGCCACTGCTACCTCACTACAAGCAGAAGGAAACATTGAACTCAGAGCC
37_miRNA_mut_repeat_x3_104	hsa-miR-24-3p	5.15_miRNA_miR-24-3p_smut_swob_omut14.21_owob13	5.15_miRNA_miR-24-3p_smut_swob_omut14.21_owob13	5.15_miRNA_miR-24-3p_smut_swob_omut14.21_owob13	CGTTCCTATTGAACTGAGCCA	CGTTCCTATTGAACTGAGCCA	CGTTCCTATTGAACTGAGCCA	AAAGAGCAGAAGCAGCAGCATCTCTGTACATTTTGGAGCCAAGGGCGTTCCTATTGAACTGAGCCACACTTACGTTCCTATTGAACTGAGCCACTGGTACGTTCCTATTGAACTGAGCCACTGCTACCTCACTACAAGCAGAAGGAAACATTGAACTCAGAGCC
37_miRNA_mut_repeat_x3_105	hsa-miR-24-3p	5.15_miRNA_miR-24-3p_smut_swob_omut15.20_owob9	5.15_miRNA_miR-24-3p_smut_swob_omut15.20_owob9	5.15_miRNA_miR-24-3p_smut_swob_omut15.20_owob9	TATTCCGGCTGAGCTGAGCCA	TATTCCGGCTGAGCTGAGCCA	TATTCCGGCTGAGCTGAGCCA	AAAGAGCAGAAGCAGCAGCATCTCTGTACATTTTGGAGCCAAGGGTATTCCGGCTGAGCTGAGCCACACTTATATTCCGGCTGAGCTGAGCCACTGGTATATTCCGGCTGAGCTGAGCCACTGCTACCTCACTACAAGCAGAAGGAAACATTGAACTCAGAGCC
37_miRNA_mut_repeat_x3_106	hsa-miR-24-3p	5.22_miRNA_miR-24-3p_smut_swob_omut14.15.20_owob17	5.22_miRNA_miR-24-3p_smut_swob_omut14.15.20_owob17	5.22_miRNA_miR-24-3p_smut_swob_omut14.15.20_owob17	TCTTTCGTCTGAACTGAGCCA	TCTTTCGTCTGAACTGAGCCA	TCTTTCGTCTGAACTGAGCCA	AAAGAGCAGAAGCAGCAGCATCTCTGTACATTTTGGAGCCAAGGGTCTTTCGTCTGAACTGAGCCACACTTATCTTTCGTCTGAACTGAGCCACTGGTATCTTTCGTCTGAACTGAGCCACTGCTACCTCACTACAAGCAGAAGGAAACATTGAACTCAGAGCC
37_miRNA_mut_repeat_x3_107	hsa-miR-24-3p	5.16_miRNA_miR-24-3p_smut_swob_omut18_owob10.16	5.16_miRNA_miR-24-3p_smut_swob_omut18_owob10.16	5.16_miRNA_miR-24-3p_smut_swob_omut18_owob10.16	TGTACTTGCTGGACTGAGCCA	TGTACTTGCTGGACTGAGCCA	TGTACTTGCTGGACTGAGCCA	AAAGAGCAGAAGCAGCAGCATCTCTGTACATTTTGGAGCCAAGGGTGTACTTGCTGGACTGAGCCACACTTCTGTACTTGCTGGACTGAGCCACTGGTCTGTACTTGCTGGACTGAGCCACTGCTACCTCACTACAAGCAGAAGGAAACATTGAACTCAGAGCC
37_miRNA_mut_repeat_x3_108	hsa-miR-24-3p	5.12_miRNA_miR-24-3p_smut7_swob_omut11.12_owob	5.12_miRNA_miR-24-3p_smut7_swob_omut11.12_owob	5.12_miRNA_miR-24-3p_smut7_swob_omut11.12_owob	TGTTCCTGCACAACGGAGCCA	TGTTCCTGCACAACGGAGCCA	TGTTCCTGCACAACGGAGCCA	AAAGAGCAGAAGCAGCAGCATCTCTGTACATTTTGGAGCCAAGGGTGTTCCTGCACAACGGAGCCACACTTCTGTTCCTGCACAACGGAGCCACTGGTCTGTTCCTGCACAACGGAGCCACTGCTACCTCACTACAAGCAGAAGGAAACATTGAACTCAGAGCC
37_miRNA_mut_repeat_x3_109	hsa-miR-24-3p	5.13_miRNA_miR-24-3p_smut5_swob_omut14_owob9	5.13_miRNA_miR-24-3p_smut5_swob_omut14_owob9	5.13_miRNA_miR-24-3p_smut5_swob_omut14_owob9	TGTTCCTACTGAGCTGTGCCA	TGTTCCTACTGAGCTGTGCCA	TGTTCCTACTGAGCTGTGCCA	AAAGAGCAGAAGCAGCAGCATCTCTGTACATTTTGGAGCCAAGGGTGTTCCTACTGAGCTGTGCCACACTTCTGTTCCTACTGAGCTGTGCCACTGGTCTGTTCCTACTGAGCTGTGCCACTGCTACCTCACTACAAGCAGAAGGAAACATTGAACTCAGAGCC
37_miRNA_mut_repeat_x3_110	hsa-miR-24-3p	5.18_miRNA_miR-24-3p_smut5_swob_omut9.15.16_owob	5.18_miRNA_miR-24-3p_smut5_swob_omut9.15.16_owob	5.18_miRNA_miR-24-3p_smut5_swob_omut9.15.16_owob	TGTTCGGGCTGACCTGTGCCA	TGTTCGGGCTGACCTGTGCCA	TGTTCGGGCTGACCTGTGCCA	AAAGAGCAGAAGCAGCAGCATCTCTGTACATTTTGGAGCCAAGGGTGTTCGGGCTGACCTGTGCCACACTTCTGTTCGGGCTGACCTGTGCCACTGGTCTGTTCGGGCTGACCTGTGCCACTGCTACCTCACTACAAGCAGAAGGAAACATTGAACTCAGAGCC
