## Supplementary material for "MicroRNA-directed control of complex mRNA stability patterns across cell types": Design of Library 3: 1_single_mirna_design_inserted.csv

	miRNA1	target1	seq
1_single_mirna_1	mmu-miR-15b-5p	GTAAACCATGATGTGCTGCTA	AAAGAGCAGAAGCAGCAGCATCTCTGTACATTTTGGAGCCAAGGGTTCAGAGACTCAGGGCCCCAGCACTTGTAAACCATGATGTGCTGCTACCTGGTAATCAGTACTGTGTACAGAATTCTGCTACCTCACTACAAGCAGAAGGAAACATTGAACTCAGAGCC
1_single_mirna_2	mmu-miR-194-5p	CCACATGGAGTTGCTGTTACA	AAAGAGCAGAAGCAGCAGCATCTCTGTACATTTTGGAGCCAAGGGTTCAGAGACTCAGGGCCCCAGCACTTCCACATGGAGTTGCTGTTACACCTGGTAATCAGTACTGTGTACAGAATTCTGCTACCTCACTACAAGCAGAAGGAAACATTGAACTCAGAGCC
1_single_mirna_3	mmu-miR-191-5p	GCTGCTTTTGGGATTCCGTTG	AAAGAGCAGAAGCAGCAGCATCTCTGTACATTTTGGAGCCAAGGGTTCAGAGACTCAGGGCCCCAGCACTTGCTGCTTTTGGGATTCCGTTGCCTGGTAATCAGTACTGTGTACAGAATTCTGCTACCTCACTACAAGCAGAAGGAAACATTGAACTCAGAGCC
1_single_mirna_4	mmu-miR-92a-3p	CAGGCCGGGACAAGTGCAATA	AAAGAGCAGAAGCAGCAGCATCTCTGTACATTTTGGAGCCAAGGGTTCAGAGACTCAGGGCCCCAGCACTTCAGGCCGGGACAAGTGCAATACCTGGTAATCAGTACTGTGTACAGAATTCTGCTACCTCACTACAAGCAGAAGGAAACATTGAACTCAGAGCC
1_single_mirna_5	mmu-miR-125a-5p	CAGGTTAAAGGGTCTCAGGGA	AAAGAGCAGAAGCAGCAGCATCTCTGTACATTTTGGAGCCAAGGGTTCAGAGACTCAGGGCCCCAGCACTTCAGGTTAAAGGGTCTCAGGGACCTGGTAATCAGTACTGTGTACAGAATTCTGCTACCTCACTACAAGCAGAAGGAAACATTGAACTCAGAGCC
1_single_mirna_6	mmu-miR-126a-5p	CGCGTACCAAAAGTAATAATG	AAAGAGCAGAAGCAGCAGCATCTCTGTACATTTTGGAGCCAAGGGTTCAGAGACTCAGGGCCCCAGCACTTCGCGTACCAAAAGTAATAATGCCTGGTAATCAGTACTGTGTACAGAATTCTGCTACCTCACTACAAGCAGAAGGAAACATTGAACTCAGAGCC
1_single_mirna_7	mmu-miR-138-5p	GCCTGATTCACAACACCAGCT	AAAGAGCAGAAGCAGCAGCATCTCTGTACATTTTGGAGCCAAGGGTTCAGAGACTCAGGGCCCCAGCACTTGCCTGATTCACAACACCAGCTCCTGGTAATCAGTACTGTGTACAGAATTCTGCTACCTCACTACAAGCAGAAGGAAACATTGAACTCAGAGCC
1_single_mirna_8	mmu-miR-18a-5p	ATCTGCACTAGATGCACCTTA	AAAGAGCAGAAGCAGCAGCATCTCTGTACATTTTGGAGCCAAGGGTTCAGAGACTCAGGGCCCCAGCACTTATCTGCACTAGATGCACCTTACCTGGTAATCAGTACTGTGTACAGAATTCTGCTACCTCACTACAAGCAGAAGGAAACATTGAACTCAGAGCC
1_single_mirna_9	mmu-let-7f-5p	ACTATACAATCTACTACCTCA	AAAGAGCAGAAGCAGCAGCATCTCTGTACATTTTGGAGCCAAGGGTTCAGAGACTCAGGGCCCCAGCACTTACTATACAATCTACTACCTCACCTGGTAATCAGTACTGTGTACAGAATTCTGCTACCTCACTACAAGCAGAAGGAAACATTGAACTCAGAGCC
1_single_mirna_10	mmu-miR-342-3p	GGGTGCGATTTCTGTGTGAGA	AAAGAGCAGAAGCAGCAGCATCTCTGTACATTTTGGAGCCAAGGGTTCAGAGACTCAGGGCCCCAGCACTTGGGTGCGATTTCTGTGTGAGACCTGGTAATCAGTACTGTGTACAGAATTCTGCTACCTCACTACAAGCAGAAGGAAACATTGAACTCAGAGCC
1_single_mirna_11	mmu-miR-125b-5p	CACAAGTTAGGGTCTCAGGGA	AAAGAGCAGAAGCAGCAGCATCTCTGTACATTTTGGAGCCAAGGGTTCAGAGACTCAGGGCCCCAGCACTTCACAAGTTAGGGTCTCAGGGACCTGGTAATCAGTACTGTGTACAGAATTCTGCTACCTCACTACAAGCAGAAGGAAACATTGAACTCAGAGCC
1_single_mirna_12	mmu-miR-484	TCGGGAGGGGACTGAGCCTGA	AAAGAGCAGAAGCAGCAGCATCTCTGTACATTTTGGAGCCAAGGGTTCAGAGACTCAGGGCCCCAGCACTTTCGGGAGGGGACTGAGCCTGACCTGGTAATCAGTACTGTGTACAGAATTCTGCTACCTCACTACAAGCAGAAGGAAACATTGAACTCAGAGCC
1_single_mirna_13	mmu-miR-455-3p	GTGTATATGCCCGTGGACTGC	AAAGAGCAGAAGCAGCAGCATCTCTGTACATTTTGGAGCCAAGGGTTCAGAGACTCAGGGCCCCAGCACTTGTGTATATGCCCGTGGACTGCCCTGGTAATCAGTACTGTGTACAGAATTCTGCTACCTCACTACAAGCAGAAGGAAACATTGAACTCAGAGCC
1_single_mirna_14	mmu-miR-146a-5p	ACCCATGGAATTCAGTTCTCA	AAAGAGCAGAAGCAGCAGCATCTCTGTACATTTTGGAGCCAAGGGTTCAGAGACTCAGGGCCCCAGCACTTACCCATGGAATTCAGTTCTCACCTGGTAATCAGTACTGTGTACAGAATTCTGCTACCTCACTACAAGCAGAAGGAAACATTGAACTCAGAGCC
1_single_mirna_15	mmu-miR-21a-5p	CAACATCAGTCTGATAAGCTA	AAAGAGCAGAAGCAGCAGCATCTCTGTACATTTTGGAGCCAAGGGTTCAGAGACTCAGGGCCCCAGCACTTCAACATCAGTCTGATAAGCTACCTGGTAATCAGTACTGTGTACAGAATTCTGCTACCTCACTACAAGCAGAAGGAAACATTGAACTCAGAGCC
1_single_mirna_16	mmu-miR-466d-3p	CTATGTGTGCGTGTATGTATA	AAAGAGCAGAAGCAGCAGCATCTCTGTACATTTTGGAGCCAAGGGTTCAGAGACTCAGGGCCCCAGCACTTCTATGTGTGCGTGTATGTATACCTGGTAATCAGTACTGTGTACAGAATTCTGCTACCTCACTACAAGCAGAAGGAAACATTGAACTCAGAGCC
1_single_mirna_17	mmu-miR-434-3p	GGAGTCGAGTGATGGTTCAAA	AAAGAGCAGAAGCAGCAGCATCTCTGTACATTTTGGAGCCAAGGGTTCAGAGACTCAGGGCCCCAGCACTTGGAGTCGAGTGATGGTTCAAACCTGGTAATCAGTACTGTGTACAGAATTCTGCTACCTCACTACAAGCAGAAGGAAACATTGAACTCAGAGCC
1_single_mirna_18	mmu-miR-652-3p	CACAACCCTAGTGGCGCCATT	AAAGAGCAGAAGCAGCAGCATCTCTGTACATTTTGGAGCCAAGGGTTCAGAGACTCAGGGCCCCAGCACTTCACAACCCTAGTGGCGCCATTCCTGGTAATCAGTACTGTGTACAGAATTCTGCTACCTCACTACAAGCAGAAGGAAACATTGAACTCAGAGCC
1_single_mirna_19	mmu-miR-30d-5p	TTCCAGTCGGGGATGTTTACA	AAAGAGCAGAAGCAGCAGCATCTCTGTACATTTTGGAGCCAAGGGTTCAGAGACTCAGGGCCCCAGCACTTTTCCAGTCGGGGATGTTTACACCTGGTAATCAGTACTGTGTACAGAATTCTGCTACCTCACTACAAGCAGAAGGAAACATTGAACTCAGAGCC
1_single_mirna_20	mmu-let-7a-5p	ACTATACAACCTACTACCTCA	AAAGAGCAGAAGCAGCAGCATCTCTGTACATTTTGGAGCCAAGGGTTCAGAGACTCAGGGCCCCAGCACTTACTATACAACCTACTACCTCACCTGGTAATCAGTACTGTGTACAGAATTCTGCTACCTCACTACAAGCAGAAGGAAACATTGAACTCAGAGCC
1_single_mirna_21	mmu-miR-22-3p	CAGTTCTTCAACTGGCAGCTT	AAAGAGCAGAAGCAGCAGCATCTCTGTACATTTTGGAGCCAAGGGTTCAGAGACTCAGGGCCCCAGCACTTCAGTTCTTCAACTGGCAGCTTCCTGGTAATCAGTACTGTGTACAGAATTCTGCTACCTCACTACAAGCAGAAGGAAACATTGAACTCAGAGCC
1_single_mirna_22	mmu-miR-378a-3p	CCTTCTGACTCCAAGTCCAGT	AAAGAGCAGAAGCAGCAGCATCTCTGTACATTTTGGAGCCAAGGGTTCAGAGACTCAGGGCCCCAGCACTTCCTTCTGACTCCAAGTCCAGTCCTGGTAATCAGTACTGTGTACAGAATTCTGCTACCTCACTACAAGCAGAAGGAAACATTGAACTCAGAGCC
1_single_mirna_23	mmu-miR-29c-3p	AACCGATTTCAAATGGTGCTA	AAAGAGCAGAAGCAGCAGCATCTCTGTACATTTTGGAGCCAAGGGTTCAGAGACTCAGGGCCCCAGCACTTAACCGATTTCAAATGGTGCTACCTGGTAATCAGTACTGTGTACAGAATTCTGCTACCTCACTACAAGCAGAAGGAAACATTGAACTCAGAGCC
1_single_mirna_24	mmu-miR-744-5p	GCTGTTAGCCCTAGCCCCGCA	AAAGAGCAGAAGCAGCAGCATCTCTGTACATTTTGGAGCCAAGGGTTCAGAGACTCAGGGCCCCAGCACTTGCTGTTAGCCCTAGCCCCGCACCTGGTAATCAGTACTGTGTACAGAATTCTGCTACCTCACTACAAGCAGAAGGAAACATTGAACTCAGAGCC
1_single_mirna_25	mmu-miR-155-5p	CCCTATCACAATTAGCATTAA	AAAGAGCAGAAGCAGCAGCATCTCTGTACATTTTGGAGCCAAGGGTTCAGAGACTCAGGGCCCCAGCACTTCCCTATCACAATTAGCATTAACCTGGTAATCAGTACTGTGTACAGAATTCTGCTACCTCACTACAAGCAGAAGGAAACATTGAACTCAGAGCC
1_single_mirna_26	mmu-miR-101b-3p	AAAGCTATCACAGTACTGTAC	AAAGAGCAGAAGCAGCAGCATCTCTGTACATTTTGGAGCCAAGGGTTCAGAGACTCAGGGCCCCAGCACTTAAAGCTATCACAGTACTGTACCCTGGTAATCAGTACTGTGTACAGAATTCTGCTACCTCACTACAAGCAGAAGGAAACATTGAACTCAGAGCC
1_single_mirna_27	mmu-miR-29a-3p	AACCGATTTCAGATGGTGCTA	AAAGAGCAGAAGCAGCAGCATCTCTGTACATTTTGGAGCCAAGGGTTCAGAGACTCAGGGCCCCAGCACTTAACCGATTTCAGATGGTGCTACCTGGTAATCAGTACTGTGTACAGAATTCTGCTACCTCACTACAAGCAGAAGGAAACATTGAACTCAGAGCC
1_single_mirna_28	mmu-miR-27a-3p	GCGGAACTTAGCCACTGTGAA	AAAGAGCAGAAGCAGCAGCATCTCTGTACATTTTGGAGCCAAGGGTTCAGAGACTCAGGGCCCCAGCACTTGCGGAACTTAGCCACTGTGAACCTGGTAATCAGTACTGTGTACAGAATTCTGCTACCTCACTACAAGCAGAAGGAAACATTGAACTCAGAGCC
1_single_mirna_29	mmu-miR-139-5p	TGGAGACACGTGCACTGTAGA	AAAGAGCAGAAGCAGCAGCATCTCTGTACATTTTGGAGCCAAGGGTTCAGAGACTCAGGGCCCCAGCACTTTGGAGACACGTGCACTGTAGACCTGGTAATCAGTACTGTGTACAGAATTCTGCTACCTCACTACAAGCAGAAGGAAACATTGAACTCAGAGCC
1_single_mirna_30	mmu-miR-19a-3p	AGTTTTGCATAGATTTGCACA	AAAGAGCAGAAGCAGCAGCATCTCTGTACATTTTGGAGCCAAGGGTTCAGAGACTCAGGGCCCCAGCACTTAGTTTTGCATAGATTTGCACACCTGGTAATCAGTACTGTGTACAGAATTCTGCTACCTCACTACAAGCAGAAGGAAACATTGAACTCAGAGCC
1_single_mirna_31	mmu-miR-23b-3p	GGTAATCCCTGGCAATGTGAT	AAAGAGCAGAAGCAGCAGCATCTCTGTACATTTTGGAGCCAAGGGTTCAGAGACTCAGGGCCCCAGCACTTGGTAATCCCTGGCAATGTGATCCTGGTAATCAGTACTGTGTACAGAATTCTGCTACCTCACTACAAGCAGAAGGAAACATTGAACTCAGAGCC
1_single_mirna_32	mmu-miR-323-5p	CGAACGCGCCACGGACCACCT	AAAGAGCAGAAGCAGCAGCATCTCTGTACATTTTGGAGCCAAGGGTTCAGAGACTCAGGGCCCCAGCACTTCGAACGCGCCACGGACCACCTCCTGGTAATCAGTACTGTGTACAGAATTCTGCTACCTCACTACAAGCAGAAGGAAACATTGAACTCAGAGCC
1_single_mirna_33	mmu-miR-322-5p	CCAAAACATGAATTGCTGCTG	AAAGAGCAGAAGCAGCAGCATCTCTGTACATTTTGGAGCCAAGGGTTCAGAGACTCAGGGCCCCAGCACTTCCAAAACATGAATTGCTGCTGCCTGGTAATCAGTACTGTGTACAGAATTCTGCTACCTCACTACAAGCAGAAGGAAACATTGAACTCAGAGCC
1_single_mirna_34	mmu-miR-222-3p	ACCCAGTAGCCAGATGTAGCT	AAAGAGCAGAAGCAGCAGCATCTCTGTACATTTTGGAGCCAAGGGTTCAGAGACTCAGGGCCCCAGCACTTACCCAGTAGCCAGATGTAGCTCCTGGTAATCAGTACTGTGTACAGAATTCTGCTACCTCACTACAAGCAGAAGGAAACATTGAACTCAGAGCC
1_single_mirna_35	mmu-miR-425-5p	AACGGGAGTGATCGTGTCATT	AAAGAGCAGAAGCAGCAGCATCTCTGTACATTTTGGAGCCAAGGGTTCAGAGACTCAGGGCCCCAGCACTTAACGGGAGTGATCGTGTCATTCCTGGTAATCAGTACTGTGTACAGAATTCTGCTACCTCACTACAAGCAGAAGGAAACATTGAACTCAGAGCC
1_single_mirna_36	mmu-miR-30b-5p	GCTGAGTGTAGGATGTTTACA	AAAGAGCAGAAGCAGCAGCATCTCTGTACATTTTGGAGCCAAGGGTTCAGAGACTCAGGGCCCCAGCACTTGCTGAGTGTAGGATGTTTACACCTGGTAATCAGTACTGTGTACAGAATTCTGCTACCTCACTACAAGCAGAAGGAAACATTGAACTCAGAGCC
1_single_mirna_37	mmu-miR-25-3p	CAGACCGAGACAAGTGCAATG	AAAGAGCAGAAGCAGCAGCATCTCTGTACATTTTGGAGCCAAGGGTTCAGAGACTCAGGGCCCCAGCACTTCAGACCGAGACAAGTGCAATGCCTGGTAATCAGTACTGTGTACAGAATTCTGCTACCTCACTACAAGCAGAAGGAAACATTGAACTCAGAGCC
1_single_mirna_38	mmu-miR-31-5p	AGCTATGCCAGCATCTTGCCT	AAAGAGCAGAAGCAGCAGCATCTCTGTACATTTTGGAGCCAAGGGTTCAGAGACTCAGGGCCCCAGCACTTAGCTATGCCAGCATCTTGCCTCCTGGTAATCAGTACTGTGTACAGAATTCTGCTACCTCACTACAAGCAGAAGGAAACATTGAACTCAGAGCC
1_single_mirna_39	mmu-miR-142a-3p	CATAAAGTAGGAAACACTACA	AAAGAGCAGAAGCAGCAGCATCTCTGTACATTTTGGAGCCAAGGGTTCAGAGACTCAGGGCCCCAGCACTTCATAAAGTAGGAAACACTACACCTGGTAATCAGTACTGTGTACAGAATTCTGCTACCTCACTACAAGCAGAAGGAAACATTGAACTCAGAGCC
1_single_mirna_40	mmu-miR-103-3p	ATAGCCCTGTACAATGCTGCT	AAAGAGCAGAAGCAGCAGCATCTCTGTACATTTTGGAGCCAAGGGTTCAGAGACTCAGGGCCCCAGCACTTATAGCCCTGTACAATGCTGCTCCTGGTAATCAGTACTGTGTACAGAATTCTGCTACCTCACTACAAGCAGAAGGAAACATTGAACTCAGAGCC
1_single_mirna_41	mmu-miR-148b-3p	CAAAGTTCTGTGATGCACTGA	AAAGAGCAGAAGCAGCAGCATCTCTGTACATTTTGGAGCCAAGGGTTCAGAGACTCAGGGCCCCAGCACTTCAAAGTTCTGTGATGCACTGACCTGGTAATCAGTACTGTGTACAGAATTCTGCTACCTCACTACAAGCAGAAGGAAACATTGAACTCAGAGCC
1_single_mirna_42	mmu-let-7g-5p	ACTGTACAAACTACTACCTCA	AAAGAGCAGAAGCAGCAGCATCTCTGTACATTTTGGAGCCAAGGGTTCAGAGACTCAGGGCCCCAGCACTTACTGTACAAACTACTACCTCACCTGGTAATCAGTACTGTGTACAGAATTCTGCTACCTCACTACAAGCAGAAGGAAACATTGAACTCAGAGCC
1_single_mirna_43	mmu-miR-16-5p	GCCAATATTTACGTGCTGCTA	AAAGAGCAGAAGCAGCAGCATCTCTGTACATTTTGGAGCCAAGGGTTCAGAGACTCAGGGCCCCAGCACTTGCCAATATTTACGTGCTGCTACCTGGTAATCAGTACTGTGTACAGAATTCTGCTACCTCACTACAAGCAGAAGGAAACATTGAACTCAGAGCC
1_single_mirna_44	mmu-miR-126a-3p	GCATTATTACTCACGGTACGA	AAAGAGCAGAAGCAGCAGCATCTCTGTACATTTTGGAGCCAAGGGTTCAGAGACTCAGGGCCCCAGCACTTGCATTATTACTCACGGTACGACCTGGTAATCAGTACTGTGTACAGAATTCTGCTACCTCACTACAAGCAGAAGGAAACATTGAACTCAGAGCC
1_single_mirna_45	mmu-miR-320-3p	CGCCCTCTCAACCCAGCTTTT	AAAGAGCAGAAGCAGCAGCATCTCTGTACATTTTGGAGCCAAGGGTTCAGAGACTCAGGGCCCCAGCACTTCGCCCTCTCAACCCAGCTTTTCCTGGTAATCAGTACTGTGTACAGAATTCTGCTACCTCACTACAAGCAGAAGGAAACATTGAACTCAGAGCC
1_single_mirna_46	mmu-miR-106a-5p	ACCTGCACTGTTAGCACTTTG	AAAGAGCAGAAGCAGCAGCATCTCTGTACATTTTGGAGCCAAGGGTTCAGAGACTCAGGGCCCCAGCACTTACCTGCACTGTTAGCACTTTGCCTGGTAATCAGTACTGTGTACAGAATTCTGCTACCTCACTACAAGCAGAAGGAAACATTGAACTCAGAGCC
1_single_mirna_47	mmu-miR-532-3p	GCAAGCCTTGGGTGTGGGAGG	AAAGAGCAGAAGCAGCAGCATCTCTGTACATTTTGGAGCCAAGGGTTCAGAGACTCAGGGCCCCAGCACTTGCAAGCCTTGGGTGTGGGAGGCCTGGTAATCAGTACTGTGTACAGAATTCTGCTACCTCACTACAAGCAGAAGGAAACATTGAACTCAGAGCC
1_single_mirna_48	mmu-miR-142a-5p	AGTAGTGCTTTCTACTTTATG	AAAGAGCAGAAGCAGCAGCATCTCTGTACATTTTGGAGCCAAGGGTTCAGAGACTCAGGGCCCCAGCACTTAGTAGTGCTTTCTACTTTATGCCTGGTAATCAGTACTGTGTACAGAATTCTGCTACCTCACTACAAGCAGAAGGAAACATTGAACTCAGAGCC
1_single_mirna_49	mmu-miR-186-5p	GCCCAAAAGGAGAATTCTTTG	AAAGAGCAGAAGCAGCAGCATCTCTGTACATTTTGGAGCCAAGGGTTCAGAGACTCAGGGCCCCAGCACTTGCCCAAAAGGAGAATTCTTTGCCTGGTAATCAGTACTGTGTACAGAATTCTGCTACCTCACTACAAGCAGAAGGAAACATTGAACTCAGAGCC
1_single_mirna_50	mmu-miR-29b-3p	CACTGATTTCAAATGGTGCTA	AAAGAGCAGAAGCAGCAGCATCTCTGTACATTTTGGAGCCAAGGGTTCAGAGACTCAGGGCCCCAGCACTTCACTGATTTCAAATGGTGCTACCTGGTAATCAGTACTGTGTACAGAATTCTGCTACCTCACTACAAGCAGAAGGAAACATTGAACTCAGAGCC
1_single_mirna_51	mmu-miR-92b-3p	GAGGCCGGGACGAGTGCAATA	AAAGAGCAGAAGCAGCAGCATCTCTGTACATTTTGGAGCCAAGGGTTCAGAGACTCAGGGCCCCAGCACTTGAGGCCGGGACGAGTGCAATACCTGGTAATCAGTACTGTGTACAGAATTCTGCTACCTCACTACAAGCAGAAGGAAACATTGAACTCAGAGCC
1_single_mirna_52	mmu-miR-146b-5p	GCCTATGGAATTCAGTTCTCA	AAAGAGCAGAAGCAGCAGCATCTCTGTACATTTTGGAGCCAAGGGTTCAGAGACTCAGGGCCCCAGCACTTGCCTATGGAATTCAGTTCTCACCTGGTAATCAGTACTGTGTACAGAATTCTGCTACCTCACTACAAGCAGAAGGAAACATTGAACTCAGAGCC
1_single_mirna_53	mmu-let-7b-5p	ACCACACAACCTACTACCTCA	AAAGAGCAGAAGCAGCAGCATCTCTGTACATTTTGGAGCCAAGGGTTCAGAGACTCAGGGCCCCAGCACTTACCACACAACCTACTACCTCACCTGGTAATCAGTACTGTGTACAGAATTCTGCTACCTCACTACAAGCAGAAGGAAACATTGAACTCAGAGCC
1_single_mirna_54	mmu-miR-98-5p	ACAATACAACTTACTACCTCA	AAAGAGCAGAAGCAGCAGCATCTCTGTACATTTTGGAGCCAAGGGTTCAGAGACTCAGGGCCCCAGCACTTACAATACAACTTACTACCTCACCTGGTAATCAGTACTGTGTACAGAATTCTGCTACCTCACTACAAGCAGAAGGAAACATTGAACTCAGAGCC
1_single_mirna_55	mmu-miR-19b-3p	AGTTTTGCATGGATTTGCACA	AAAGAGCAGAAGCAGCAGCATCTCTGTACATTTTGGAGCCAAGGGTTCAGAGACTCAGGGCCCCAGCACTTAGTTTTGCATGGATTTGCACACCTGGTAATCAGTACTGTGTACAGAATTCTGCTACCTCACTACAAGCAGAAGGAAACATTGAACTCAGAGCC
1_single_mirna_56	mmu-miR-328-3p	CGGAAGGGCAGAGAGGGCCAG	AAAGAGCAGAAGCAGCAGCATCTCTGTACATTTTGGAGCCAAGGGTTCAGAGACTCAGGGCCCCAGCACTTCGGAAGGGCAGAGAGGGCCAGCCTGGTAATCAGTACTGTGTACAGAATTCTGCTACCTCACTACAAGCAGAAGGAAACATTGAACTCAGAGCC
1_single_mirna_57	mmu-miR-196a-5p	CCAACAACATGAAACTACCTA	AAAGAGCAGAAGCAGCAGCATCTCTGTACATTTTGGAGCCAAGGGTTCAGAGACTCAGGGCCCCAGCACTTCCAACAACATGAAACTACCTACCTGGTAATCAGTACTGTGTACAGAATTCTGCTACCTCACTACAAGCAGAAGGAAACATTGAACTCAGAGCC
1_single_mirna_58	mmu-miR-350-3p	AAAGTGTATGGGCTTTGTGAA	AAAGAGCAGAAGCAGCAGCATCTCTGTACATTTTGGAGCCAAGGGTTCAGAGACTCAGGGCCCCAGCACTTAAAGTGTATGGGCTTTGTGAACCTGGTAATCAGTACTGTGTACAGAATTCTGCTACCTCACTACAAGCAGAAGGAAACATTGAACTCAGAGCC
1_single_mirna_59	mmu-miR-467c-5p	ACATATACATGCACGCACTTA	AAAGAGCAGAAGCAGCAGCATCTCTGTACATTTTGGAGCCAAGGGTTCAGAGACTCAGGGCCCCAGCACTTACATATACATGCACGCACTTACCTGGTAATCAGTACTGTGTACAGAATTCTGCTACCTCACTACAAGCAGAAGGAAACATTGAACTCAGAGCC
1_single_mirna_60	mmu-let-7c-5p	ACCATACAACCTACTACCTCA	AAAGAGCAGAAGCAGCAGCATCTCTGTACATTTTGGAGCCAAGGGTTCAGAGACTCAGGGCCCCAGCACTTACCATACAACCTACTACCTCACCTGGTAATCAGTACTGTGTACAGAATTCTGCTACCTCACTACAAGCAGAAGGAAACATTGAACTCAGAGCC
1_single_mirna_61	mmu-miR-674-5p	ACACCACTCCCATCTCAGTGC	AAAGAGCAGAAGCAGCAGCATCTCTGTACATTTTGGAGCCAAGGGTTCAGAGACTCAGGGCCCCAGCACTTACACCACTCCCATCTCAGTGCCCTGGTAATCAGTACTGTGTACAGAATTCTGCTACCTCACTACAAGCAGAAGGAAACATTGAACTCAGAGCC
1_single_mirna_62	mmu-miR-20b-5p	ACCTGCACTATGAGCACTTTG	AAAGAGCAGAAGCAGCAGCATCTCTGTACATTTTGGAGCCAAGGGTTCAGAGACTCAGGGCCCCAGCACTTACCTGCACTATGAGCACTTTGCCTGGTAATCAGTACTGTGTACAGAATTCTGCTACCTCACTACAAGCAGAAGGAAACATTGAACTCAGAGCC
1_single_mirna_63	mmu-miR-467e-5p	CATATACATGCTCACACTTAT	AAAGAGCAGAAGCAGCAGCATCTCTGTACATTTTGGAGCCAAGGGTTCAGAGACTCAGGGCCCCAGCACTTCATATACATGCTCACACTTATCCTGGTAATCAGTACTGTGTACAGAATTCTGCTACCTCACTACAAGCAGAAGGAAACATTGAACTCAGAGCC
1_single_mirna_64	mmu-miR-140-3p	CCGTGGTTCTACCCTGTGGTA	AAAGAGCAGAAGCAGCAGCATCTCTGTACATTTTGGAGCCAAGGGTTCAGAGACTCAGGGCCCCAGCACTTCCGTGGTTCTACCCTGTGGTACCTGGTAATCAGTACTGTGTACAGAATTCTGCTACCTCACTACAAGCAGAAGGAAACATTGAACTCAGAGCC
1_single_mirna_65	mmu-let-7d-5p	ACTATGCAACCTACTACCTCT	AAAGAGCAGAAGCAGCAGCATCTCTGTACATTTTGGAGCCAAGGGTTCAGAGACTCAGGGCCCCAGCACTTACTATGCAACCTACTACCTCTCCTGGTAATCAGTACTGTGTACAGAATTCTGCTACCTCACTACAAGCAGAAGGAAACATTGAACTCAGAGCC
1_single_mirna_66	mmu-miR-26b-5p	ACCTATCCTGAATTACTTGAA	AAAGAGCAGAAGCAGCAGCATCTCTGTACATTTTGGAGCCAAGGGTTCAGAGACTCAGGGCCCCAGCACTTACCTATCCTGAATTACTTGAACCTGGTAATCAGTACTGTGTACAGAATTCTGCTACCTCACTACAAGCAGAAGGAAACATTGAACTCAGAGCC
1_single_mirna_67	mmu-miR-195a-5p	GCCAATATTTCTGTGCTGCTA	AAAGAGCAGAAGCAGCAGCATCTCTGTACATTTTGGAGCCAAGGGTTCAGAGACTCAGGGCCCCAGCACTTGCCAATATTTCTGTGCTGCTACCTGGTAATCAGTACTGTGTACAGAATTCTGCTACCTCACTACAAGCAGAAGGAAACATTGAACTCAGAGCC
1_single_mirna_68	mmu-miR-34a-5p	CAACCAGCTAAGACACTGCCA	AAAGAGCAGAAGCAGCAGCATCTCTGTACATTTTGGAGCCAAGGGTTCAGAGACTCAGGGCCCCAGCACTTCAACCAGCTAAGACACTGCCACCTGGTAATCAGTACTGTGTACAGAATTCTGCTACCTCACTACAAGCAGAAGGAAACATTGAACTCAGAGCC
1_single_mirna_69	mmu-miR-130b-3p	TGCCCTTTCATCATTGCACTG	AAAGAGCAGAAGCAGCAGCATCTCTGTACATTTTGGAGCCAAGGGTTCAGAGACTCAGGGCCCCAGCACTTTGCCCTTTCATCATTGCACTGCCTGGTAATCAGTACTGTGTACAGAATTCTGCTACCTCACTACAAGCAGAAGGAAACATTGAACTCAGAGCC
1_single_mirna_70	mmu-let-7e-5p	ACTATACAACCTCCTACCTCA	AAAGAGCAGAAGCAGCAGCATCTCTGTACATTTTGGAGCCAAGGGTTCAGAGACTCAGGGCCCCAGCACTTACTATACAACCTCCTACCTCACCTGGTAATCAGTACTGTGTACAGAATTCTGCTACCTCACTACAAGCAGAAGGAAACATTGAACTCAGAGCC
1_single_mirna_71	mmu-let-7i-5p	ACAGCACAAACTACTACCTCA	AAAGAGCAGAAGCAGCAGCATCTCTGTACATTTTGGAGCCAAGGGTTCAGAGACTCAGGGCCCCAGCACTTACAGCACAAACTACTACCTCACCTGGTAATCAGTACTGTGTACAGAATTCTGCTACCTCACTACAAGCAGAAGGAAACATTGAACTCAGAGCC
1_single_mirna_72	mmu-miR-181b-5p	CCACCGACAGCAATGAATGTT	AAAGAGCAGAAGCAGCAGCATCTCTGTACATTTTGGAGCCAAGGGTTCAGAGACTCAGGGCCCCAGCACTTCCACCGACAGCAATGAATGTTCCTGGTAATCAGTACTGTGTACAGAATTCTGCTACCTCACTACAAGCAGAAGGAAACATTGAACTCAGAGCC
1_single_mirna_73	mmu-miR-140-5p	TACCATAGGGTAAAACCACTG	AAAGAGCAGAAGCAGCAGCATCTCTGTACATTTTGGAGCCAAGGGTTCAGAGACTCAGGGCCCCAGCACTTTACCATAGGGTAAAACCACTGCCTGGTAATCAGTACTGTGTACAGAATTCTGCTACCTCACTACAAGCAGAAGGAAACATTGAACTCAGAGCC
1_single_mirna_74	mmu-miR-7a-5p	AACAAAATCACTAGTCTTCCA	AAAGAGCAGAAGCAGCAGCATCTCTGTACATTTTGGAGCCAAGGGTTCAGAGACTCAGGGCCCCAGCACTTAACAAAATCACTAGTCTTCCACCTGGTAATCAGTACTGTGTACAGAATTCTGCTACCTCACTACAAGCAGAAGGAAACATTGAACTCAGAGCC
1_single_mirna_75	mmu-miR-185-5p	CAGGAACTGCCTTTCTCTCCA	AAAGAGCAGAAGCAGCAGCATCTCTGTACATTTTGGAGCCAAGGGTTCAGAGACTCAGGGCCCCAGCACTTCAGGAACTGCCTTTCTCTCCACCTGGTAATCAGTACTGTGTACAGAATTCTGCTACCTCACTACAAGCAGAAGGAAACATTGAACTCAGAGCC
1_single_mirna_76	mmu-miR-128-3p	AAAGAGACCGGTTCACTGTGA	AAAGAGCAGAAGCAGCAGCATCTCTGTACATTTTGGAGCCAAGGGTTCAGAGACTCAGGGCCCCAGCACTTAAAGAGACCGGTTCACTGTGACCTGGTAATCAGTACTGTGTACAGAATTCTGCTACCTCACTACAAGCAGAAGGAAACATTGAACTCAGAGCC
1_single_mirna_77	mmu-miR-30e-5p	TTCCAGTCAAGGATGTTTACA	AAAGAGCAGAAGCAGCAGCATCTCTGTACATTTTGGAGCCAAGGGTTCAGAGACTCAGGGCCCCAGCACTTTTCCAGTCAAGGATGTTTACACCTGGTAATCAGTACTGTGTACAGAATTCTGCTACCTCACTACAAGCAGAAGGAAACATTGAACTCAGAGCC
1_single_mirna_78	mmu-miR-339-5p	TGAGCTCCTGGAGGACAGGGA	AAAGAGCAGAAGCAGCAGCATCTCTGTACATTTTGGAGCCAAGGGTTCAGAGACTCAGGGCCCCAGCACTTTGAGCTCCTGGAGGACAGGGACCTGGTAATCAGTACTGTGTACAGAATTCTGCTACCTCACTACAAGCAGAAGGAAACATTGAACTCAGAGCC
1_single_mirna_79	mmu-miR-342-5p	TCAATCACAGATAGCACCCCT	AAAGAGCAGAAGCAGCAGCATCTCTGTACATTTTGGAGCCAAGGGTTCAGAGACTCAGGGCCCCAGCACTTTCAATCACAGATAGCACCCCTCCTGGTAATCAGTACTGTGTACAGAATTCTGCTACCTCACTACAAGCAGAAGGAAACATTGAACTCAGAGCC
1_single_mirna_80	mmu-miR-20a-5p	ACCTGCACTATAAGCACTTTA	AAAGAGCAGAAGCAGCAGCATCTCTGTACATTTTGGAGCCAAGGGTTCAGAGACTCAGGGCCCCAGCACTTACCTGCACTATAAGCACTTTACCTGGTAATCAGTACTGTGTACAGAATTCTGCTACCTCACTACAAGCAGAAGGAAACATTGAACTCAGAGCC
1_single_mirna_81	mmu-miR-429-3p	CGGCATTACCAGACAGTATTA	AAAGAGCAGAAGCAGCAGCATCTCTGTACATTTTGGAGCCAAGGGTTCAGAGACTCAGGGCCCCAGCACTTCGGCATTACCAGACAGTATTACCTGGTAATCAGTACTGTGTACAGAATTCTGCTACCTCACTACAAGCAGAAGGAAACATTGAACTCAGAGCC
1_single_mirna_82	mmu-miR-7b-5p	AACAAAATCACAAGTCTTCCA	AAAGAGCAGAAGCAGCAGCATCTCTGTACATTTTGGAGCCAAGGGTTCAGAGACTCAGGGCCCCAGCACTTAACAAAATCACAAGTCTTCCACCTGGTAATCAGTACTGTGTACAGAATTCTGCTACCTCACTACAAGCAGAAGGAAACATTGAACTCAGAGCC
1_single_mirna_83	mmu-miR-93-5p	ACCTGCACGAACAGCACTTTG	AAAGAGCAGAAGCAGCAGCATCTCTGTACATTTTGGAGCCAAGGGTTCAGAGACTCAGGGCCCCAGCACTTACCTGCACGAACAGCACTTTGCCTGGTAATCAGTACTGTGTACAGAATTCTGCTACCTCACTACAAGCAGAAGGAAACATTGAACTCAGAGCC
1_single_mirna_84	mmu-miR-30c-5p	TGAGAGTGTAGGATGTTTACA	AAAGAGCAGAAGCAGCAGCATCTCTGTACATTTTGGAGCCAAGGGTTCAGAGACTCAGGGCCCCAGCACTTTGAGAGTGTAGGATGTTTACACCTGGTAATCAGTACTGTGTACAGAATTCTGCTACCTCACTACAAGCAGAAGGAAACATTGAACTCAGAGCC
1_single_mirna_85	mmu-miR-10a-5p	CAAATTCGGATCTACAGGGTA	AAAGAGCAGAAGCAGCAGCATCTCTGTACATTTTGGAGCCAAGGGTTCAGAGACTCAGGGCCCCAGCACTTCAAATTCGGATCTACAGGGTACCTGGTAATCAGTACTGTGTACAGAATTCTGCTACCTCACTACAAGCAGAAGGAAACATTGAACTCAGAGCC
1_single_mirna_86	mmu-miR-338-3p	AACAAAATCACTGATGCTGGA	AAAGAGCAGAAGCAGCAGCATCTCTGTACATTTTGGAGCCAAGGGTTCAGAGACTCAGGGCCCCAGCACTTAACAAAATCACTGATGCTGGACCTGGTAATCAGTACTGTGTACAGAATTCTGCTACCTCACTACAAGCAGAAGGAAACATTGAACTCAGAGCC
1_single_mirna_87	mmu-miR-214-3p	CTGCCTGTCTGTGCCTGCTGT	AAAGAGCAGAAGCAGCAGCATCTCTGTACATTTTGGAGCCAAGGGTTCAGAGACTCAGGGCCCCAGCACTTCTGCCTGTCTGTGCCTGCTGTCCTGGTAATCAGTACTGTGTACAGAATTCTGCTACCTCACTACAAGCAGAAGGAAACATTGAACTCAGAGCC
1_single_mirna_88	mmu-miR-574-3p	GTGGGTGTGTGCATGAGCGTG	AAAGAGCAGAAGCAGCAGCATCTCTGTACATTTTGGAGCCAAGGGTTCAGAGACTCAGGGCCCCAGCACTTGTGGGTGTGTGCATGAGCGTGCCTGGTAATCAGTACTGTGTACAGAATTCTGCTACCTCACTACAAGCAGAAGGAAACATTGAACTCAGAGCC
1_single_mirna_89	mmu-miR-211-5p	GGCAAAGGATGACAAAGGGAA	AAAGAGCAGAAGCAGCAGCATCTCTGTACATTTTGGAGCCAAGGGTTCAGAGACTCAGGGCCCCAGCACTTGGCAAAGGATGACAAAGGGAACCTGGTAATCAGTACTGTGTACAGAATTCTGCTACCTCACTACAAGCAGAAGGAAACATTGAACTCAGAGCC
1_single_mirna_90	mmu-miR-27b-3p	GCAGAACTTAGCCACTGTGAA	AAAGAGCAGAAGCAGCAGCATCTCTGTACATTTTGGAGCCAAGGGTTCAGAGACTCAGGGCCCCAGCACTTGCAGAACTTAGCCACTGTGAACCTGGTAATCAGTACTGTGTACAGAATTCTGCTACCTCACTACAAGCAGAAGGAAACATTGAACTCAGAGCC
1_single_mirna_91	mmu-miR-423-3p	TGAGGGGCCTCAGACCGAGCT	AAAGAGCAGAAGCAGCAGCATCTCTGTACATTTTGGAGCCAAGGGTTCAGAGACTCAGGGCCCCAGCACTTTGAGGGGCCTCAGACCGAGCTCCTGGTAATCAGTACTGTGTACAGAATTCTGCTACCTCACTACAAGCAGAAGGAAACATTGAACTCAGAGCC
1_single_mirna_92	mmu-miR-451a	ACTCAGTAATGGTAACGGTTT	AAAGAGCAGAAGCAGCAGCATCTCTGTACATTTTGGAGCCAAGGGTTCAGAGACTCAGGGCCCCAGCACTTACTCAGTAATGGTAACGGTTTCCTGGTAATCAGTACTGTGTACAGAATTCTGCTACCTCACTACAAGCAGAAGGAAACATTGAACTCAGAGCC
1_single_mirna_93	mmu-miR-132-3p	GACCATGGCTGTAGACTGTTA	AAAGAGCAGAAGCAGCAGCATCTCTGTACATTTTGGAGCCAAGGGTTCAGAGACTCAGGGCCCCAGCACTTGACCATGGCTGTAGACTGTTACCTGGTAATCAGTACTGTGTACAGAATTCTGCTACCTCACTACAAGCAGAAGGAAACATTGAACTCAGAGCC
1_single_mirna_94	mmu-miR-669b-5p	CATGCACATGCACACAAAACT	AAAGAGCAGAAGCAGCAGCATCTCTGTACATTTTGGAGCCAAGGGTTCAGAGACTCAGGGCCCCAGCACTTCATGCACATGCACACAAAACTCCTGGTAATCAGTACTGTGTACAGAATTCTGCTACCTCACTACAAGCAGAAGGAAACATTGAACTCAGAGCC
1_single_mirna_95	mmu-miR-10b-5p	CAAATTCGGTTCTACAGGGTA	AAAGAGCAGAAGCAGCAGCATCTCTGTACATTTTGGAGCCAAGGGTTCAGAGACTCAGGGCCCCAGCACTTCAAATTCGGTTCTACAGGGTACCTGGTAATCAGTACTGTGTACAGAATTCTGCTACCTCACTACAAGCAGAAGGAAACATTGAACTCAGAGCC
1_single_mirna_96	mmu-miR-9-5p	ATACAGCTAGATAACCAAAGA	AAAGAGCAGAAGCAGCAGCATCTCTGTACATTTTGGAGCCAAGGGTTCAGAGACTCAGGGCCCCAGCACTTATACAGCTAGATAACCAAAGACCTGGTAATCAGTACTGTGTACAGAATTCTGCTACCTCACTACAAGCAGAAGGAAACATTGAACTCAGAGCC
1_single_mirna_97	mmu-miR-421-3p	GCCCAATTAATGTCTGTTGAT	AAAGAGCAGAAGCAGCAGCATCTCTGTACATTTTGGAGCCAAGGGTTCAGAGACTCAGGGCCCCAGCACTTGCCCAATTAATGTCTGTTGATCCTGGTAATCAGTACTGTGTACAGAATTCTGCTACCTCACTACAAGCAGAAGGAAACATTGAACTCAGAGCC
1_single_mirna_98	mmu-miR-148a-3p	CAAAGTTCTGTAGTGCACTGA	AAAGAGCAGAAGCAGCAGCATCTCTGTACATTTTGGAGCCAAGGGTTCAGAGACTCAGGGCCCCAGCACTTCAAAGTTCTGTAGTGCACTGACCTGGTAATCAGTACTGTGTACAGAATTCTGCTACCTCACTACAAGCAGAAGGAAACATTGAACTCAGAGCC
1_single_mirna_99	mmu-miR-181d-5p	CCACCGACAACAATGAATGTT	AAAGAGCAGAAGCAGCAGCATCTCTGTACATTTTGGAGCCAAGGGTTCAGAGACTCAGGGCCCCAGCACTTCCACCGACAACAATGAATGTTCCTGGTAATCAGTACTGTGTACAGAATTCTGCTACCTCACTACAAGCAGAAGGAAACATTGAACTCAGAGCC
1_single_mirna_100	mmu-miR-223-3p	GGGGTATTTGACAAACTGACA	AAAGAGCAGAAGCAGCAGCATCTCTGTACATTTTGGAGCCAAGGGTTCAGAGACTCAGGGCCCCAGCACTTGGGGTATTTGACAAACTGACACCTGGTAATCAGTACTGTGTACAGAATTCTGCTACCTCACTACAAGCAGAAGGAAACATTGAACTCAGAGCC
1_single_mirna_101	mmu-miR-15a-5p	ACAAACCATTATGTGCTGCTA	AAAGAGCAGAAGCAGCAGCATCTCTGTACATTTTGGAGCCAAGGGTTCAGAGACTCAGGGCCCCAGCACTTACAAACCATTATGTGCTGCTACCTGGTAATCAGTACTGTGTACAGAATTCTGCTACCTCACTACAAGCAGAAGGAAACATTGAACTCAGAGCC
1_single_mirna_102	mmu-miR-24-3p	TGTTCCTGCTGAACTGAGCCA	AAAGAGCAGAAGCAGCAGCATCTCTGTACATTTTGGAGCCAAGGGTTCAGAGACTCAGGGCCCCAGCACTTTGTTCCTGCTGAACTGAGCCACCTGGTAATCAGTACTGTGTACAGAATTCTGCTACCTCACTACAAGCAGAAGGAAACATTGAACTCAGAGCC
1_single_mirna_103	mmu-miR-221-3p	AACCCAGCAGACAATGTAGCT	AAAGAGCAGAAGCAGCAGCATCTCTGTACATTTTGGAGCCAAGGGTTCAGAGACTCAGGGCCCCAGCACTTAACCCAGCAGACAATGTAGCTCCTGGTAATCAGTACTGTGTACAGAATTCTGCTACCTCACTACAAGCAGAAGGAAACATTGAACTCAGAGCC
1_single_mirna_104	mmu-miR-99a-5p	ACAAGATCGGATCTACGGGTT	AAAGAGCAGAAGCAGCAGCATCTCTGTACATTTTGGAGCCAAGGGTTCAGAGACTCAGGGCCCCAGCACTTACAAGATCGGATCTACGGGTTCCTGGTAATCAGTACTGTGTACAGAATTCTGCTACCTCACTACAAGCAGAAGGAAACATTGAACTCAGAGCC
1_single_mirna_105	mmu-miR-151-3p	CCTCAAGGAGCCTCAGTCTAG	AAAGAGCAGAAGCAGCAGCATCTCTGTACATTTTGGAGCCAAGGGTTCAGAGACTCAGGGCCCCAGCACTTCCTCAAGGAGCCTCAGTCTAGCCTGGTAATCAGTACTGTGTACAGAATTCTGCTACCTCACTACAAGCAGAAGGAAACATTGAACTCAGAGCC
1_single_mirna_106	mmu-miR-497a-5p	ACAAACCACAGTGTGCTGCTG	AAAGAGCAGAAGCAGCAGCATCTCTGTACATTTTGGAGCCAAGGGTTCAGAGACTCAGGGCCCCAGCACTTACAAACCACAGTGTGCTGCTGCCTGGTAATCAGTACTGTGTACAGAATTCTGCTACCTCACTACAAGCAGAAGGAAACATTGAACTCAGAGCC
1_single_mirna_107	mmu-miR-23a-3p	GGAAATCCCTGGCAATGTGAT	AAAGAGCAGAAGCAGCAGCATCTCTGTACATTTTGGAGCCAAGGGTTCAGAGACTCAGGGCCCCAGCACTTGGAAATCCCTGGCAATGTGATCCTGGTAATCAGTACTGTGTACAGAATTCTGCTACCTCACTACAAGCAGAAGGAAACATTGAACTCAGAGCC
1_single_mirna_108	mmu-miR-106b-5p	ATCTGCACTGTCAGCACTTTA	AAAGAGCAGAAGCAGCAGCATCTCTGTACATTTTGGAGCCAAGGGTTCAGAGACTCAGGGCCCCAGCACTTATCTGCACTGTCAGCACTTTACCTGGTAATCAGTACTGTGTACAGAATTCTGCTACCTCACTACAAGCAGAAGGAAACATTGAACTCAGAGCC
1_single_mirna_109	mmu-miR-152-3p	CCAAGTTCTGTCATGCACTGA	AAAGAGCAGAAGCAGCAGCATCTCTGTACATTTTGGAGCCAAGGGTTCAGAGACTCAGGGCCCCAGCACTTCCAAGTTCTGTCATGCACTGACCTGGTAATCAGTACTGTGTACAGAATTCTGCTACCTCACTACAAGCAGAAGGAAACATTGAACTCAGAGCC
1_single_mirna_110	mmu-miR-17-5p	ACCTGCACTGTAAGCACTTTG	AAAGAGCAGAAGCAGCAGCATCTCTGTACATTTTGGAGCCAAGGGTTCAGAGACTCAGGGCCCCAGCACTTACCTGCACTGTAAGCACTTTGCCTGGTAATCAGTACTGTGTACAGAATTCTGCTACCTCACTACAAGCAGAAGGAAACATTGAACTCAGAGCC
1_single_mirna_111	mmu-miR-30a-5p	TTCCAGTCGAGGATGTTTACA	AAAGAGCAGAAGCAGCAGCATCTCTGTACATTTTGGAGCCAAGGGTTCAGAGACTCAGGGCCCCAGCACTTTTCCAGTCGAGGATGTTTACACCTGGTAATCAGTACTGTGTACAGAATTCTGCTACCTCACTACAAGCAGAAGGAAACATTGAACTCAGAGCC
1_single_mirna_112	mmu-miR-147-3p	AGCAGAAGCATTTCCGCACAC	AAAGAGCAGAAGCAGCAGCATCTCTGTACATTTTGGAGCCAAGGGTTCAGAGACTCAGGGCCCCAGCACTTAGCAGAAGCATTTCCGCACACCCTGGTAATCAGTACTGTGTACAGAATTCTGCTACCTCACTACAAGCAGAAGGAAACATTGAACTCAGAGCC
1_single_mirna_113	mmu-miR-150-5p	ACTGGTACAAGGGTTGGGAGA	AAAGAGCAGAAGCAGCAGCATCTCTGTACATTTTGGAGCCAAGGGTTCAGAGACTCAGGGCCCCAGCACTTACTGGTACAAGGGTTGGGAGACCTGGTAATCAGTACTGTGTACAGAATTCTGCTACCTCACTACAAGCAGAAGGAAACATTGAACTCAGAGCC
1_single_mirna_114	mmu-miR-296-3p	GAGAGCCTCCACCCAACCCTC	AAAGAGCAGAAGCAGCAGCATCTCTGTACATTTTGGAGCCAAGGGTTCAGAGACTCAGGGCCCCAGCACTTGAGAGCCTCCACCCAACCCTCCCTGGTAATCAGTACTGTGTACAGAATTCTGCTACCTCACTACAAGCAGAAGGAAACATTGAACTCAGAGCC
1_single_mirna_115	mmu-miR-151-5p	ACTAGACTGTGAGCTCCTCGA	AAAGAGCAGAAGCAGCAGCATCTCTGTACATTTTGGAGCCAAGGGTTCAGAGACTCAGGGCCCCAGCACTTACTAGACTGTGAGCTCCTCGACCTGGTAATCAGTACTGTGTACAGAATTCTGCTACCTCACTACAAGCAGAAGGAAACATTGAACTCAGAGCC
1_single_mirna_116	mmu-miR-423-5p	AGTCTCGCTCTCTGCCCCTCA	AAAGAGCAGAAGCAGCAGCATCTCTGTACATTTTGGAGCCAAGGGTTCAGAGACTCAGGGCCCCAGCACTTAGTCTCGCTCTCTGCCCCTCACCTGGTAATCAGTACTGTGTACAGAATTCTGCTACCTCACTACAAGCAGAAGGAAACATTGAACTCAGAGCC
1_single_mirna_117	mmu-let-7d-3p	GAAAGGCAGCAGGTCGTATAG	AAAGAGCAGAAGCAGCAGCATCTCTGTACATTTTGGAGCCAAGGGTTCAGAGACTCAGGGCCCCAGCACTTGAAAGGCAGCAGGTCGTATAGCCTGGTAATCAGTACTGTGTACAGAATTCTGCTACCTCACTACAAGCAGAAGGAAACATTGAACTCAGAGCC
1_single_mirna_118	mmu-miR-130b-5p	GTAGTGCAACAGGGAAAGAGT	AAAGAGCAGAAGCAGCAGCATCTCTGTACATTTTGGAGCCAAGGGTTCAGAGACTCAGGGCCCCAGCACTTGTAGTGCAACAGGGAAAGAGTCCTGGTAATCAGTACTGTGTACAGAATTCTGCTACCTCACTACAAGCAGAAGGAAACATTGAACTCAGAGCC
1_single_mirna_119	mmu-miR-145a-5p	GGATTCCTGGGAAAACTGGAC	AAAGAGCAGAAGCAGCAGCATCTCTGTACATTTTGGAGCCAAGGGTTCAGAGACTCAGGGCCCCAGCACTTGGATTCCTGGGAAAACTGGACCCTGGTAATCAGTACTGTGTACAGAATTCTGCTACCTCACTACAAGCAGAAGGAAACATTGAACTCAGAGCC
1_single_mirna_120	mmu-miR-15b-3p	AGAGCAGCAAATAATGATTCG	AAAGAGCAGAAGCAGCAGCATCTCTGTACATTTTGGAGCCAAGGGTTCAGAGACTCAGGGCCCCAGCACTTAGAGCAGCAAATAATGATTCGCCTGGTAATCAGTACTGTGTACAGAATTCTGCTACCTCACTACAAGCAGAAGGAAACATTGAACTCAGAGCC
1_single_mirna_121	mmu-miR-17-3p	TACAAGTGCCCTCACTGCAGT	AAAGAGCAGAAGCAGCAGCATCTCTGTACATTTTGGAGCCAAGGGTTCAGAGACTCAGGGCCCCAGCACTTTACAAGTGCCCTCACTGCAGTCCTGGTAATCAGTACTGTGTACAGAATTCTGCTACCTCACTACAAGCAGAAGGAAACATTGAACTCAGAGCC
1_single_mirna_122	mmu-miR-181a-5p	TCACCGACAGCGTTGAATGTT	AAAGAGCAGAAGCAGCAGCATCTCTGTACATTTTGGAGCCAAGGGTTCAGAGACTCAGGGCCCCAGCACTTTCACCGACAGCGTTGAATGTTCCTGGTAATCAGTACTGTGTACAGAATTCTGCTACCTCACTACAAGCAGAAGGAAACATTGAACTCAGAGCC
1_single_mirna_123	mmu-miR-181a-1-3p	GTACAATCAACGGTCGATGGT	AAAGAGCAGAAGCAGCAGCATCTCTGTACATTTTGGAGCCAAGGGTTCAGAGACTCAGGGCCCCAGCACTTGTACAATCAACGGTCGATGGTCCTGGTAATCAGTACTGTGTACAGAATTCTGCTACCTCACTACAAGCAGAAGGAAACATTGAACTCAGAGCC
1_single_mirna_124	mmu-miR-1839-3p	TGTTGGTAGATAAGTAGGTCT	AAAGAGCAGAAGCAGCAGCATCTCTGTACATTTTGGAGCCAAGGGTTCAGAGACTCAGGGCCCCAGCACTTTGTTGGTAGATAAGTAGGTCTCCTGGTAATCAGTACTGTGTACAGAATTCTGCTACCTCACTACAAGCAGAAGGAAACATTGAACTCAGAGCC
1_single_mirna_125	mmu-miR-1962	TGTGTCCCAGTGCCAGCCTCT	AAAGAGCAGAAGCAGCAGCATCTCTGTACATTTTGGAGCCAAGGGTTCAGAGACTCAGGGCCCCAGCACTTTGTGTCCCAGTGCCAGCCTCTCCTGGTAATCAGTACTGTGTACAGAATTCTGCTACCTCACTACAAGCAGAAGGAAACATTGAACTCAGAGCC
1_single_mirna_126	mmu-miR-204-5p	GGCATAGGATGACAAAGGGAA	AAAGAGCAGAAGCAGCAGCATCTCTGTACATTTTGGAGCCAAGGGTTCAGAGACTCAGGGCCCCAGCACTTGGCATAGGATGACAAAGGGAACCTGGTAATCAGTACTGTGTACAGAATTCTGCTACCTCACTACAAGCAGAAGGAAACATTGAACTCAGAGCC
1_single_mirna_127	mmu-miR-26a-5p	GCCTATCCTGGATTACTTGAA	AAAGAGCAGAAGCAGCAGCATCTCTGTACATTTTGGAGCCAAGGGTTCAGAGACTCAGGGCCCCAGCACTTGCCTATCCTGGATTACTTGAACCTGGTAATCAGTACTGTGTACAGAATTCTGCTACCTCACTACAAGCAGAAGGAAACATTGAACTCAGAGCC
1_single_mirna_128	mmu-miR-30a-3p	CTGCAAACATCCGACTGAAAG	AAAGAGCAGAAGCAGCAGCATCTCTGTACATTTTGGAGCCAAGGGTTCAGAGACTCAGGGCCCCAGCACTTCTGCAAACATCCGACTGAAAGCCTGGTAATCAGTACTGTGTACAGAATTCTGCTACCTCACTACAAGCAGAAGGAAACATTGAACTCAGAGCC
1_single_mirna_129	mmu-miR-365-3p	TAAGGATTTTTAGGGGCATTA	AAAGAGCAGAAGCAGCAGCATCTCTGTACATTTTGGAGCCAAGGGTTCAGAGACTCAGGGCCCCAGCACTTTAAGGATTTTTAGGGGCATTACCTGGTAATCAGTACTGTGTACAGAATTCTGCTACCTCACTACAAGCAGAAGGAAACATTGAACTCAGAGCC
1_single_mirna_130	mmu-miR-540-3p	ACCAGGATCGACCTCTGACCT	AAAGAGCAGAAGCAGCAGCATCTCTGTACATTTTGGAGCCAAGGGTTCAGAGACTCAGGGCCCCAGCACTTACCAGGATCGACCTCTGACCTCCTGGTAATCAGTACTGTGTACAGAATTCTGCTACCTCACTACAAGCAGAAGGAAACATTGAACTCAGAGCC
1_single_mirna_131	mmu-miR-674-3p	TGTTCTGAGATGGGAGCTGTG	AAAGAGCAGAAGCAGCAGCATCTCTGTACATTTTGGAGCCAAGGGTTCAGAGACTCAGGGCCCCAGCACTTTGTTCTGAGATGGGAGCTGTGCCTGGTAATCAGTACTGTGTACAGAATTCTGCTACCTCACTACAAGCAGAAGGAAACATTGAACTCAGAGCC
1_single_mirna_132	mmu-miR-877-3p	GGGAGGAGGGAGAAGAGGACA	AAAGAGCAGAAGCAGCAGCATCTCTGTACATTTTGGAGCCAAGGGTTCAGAGACTCAGGGCCCCAGCACTTGGGAGGAGGGAGAAGAGGACACCTGGTAATCAGTACTGTGTACAGAATTCTGCTACCTCACTACAAGCAGAAGGAAACATTGAACTCAGAGCC
1_single_mirna_133	mmu-miR-3084-3p	GTCTGAAGGAGACTGGCAGAA	AAAGAGCAGAAGCAGCAGCATCTCTGTACATTTTGGAGCCAAGGGTTCAGAGACTCAGGGCCCCAGCACTTGTCTGAAGGAGACTGGCAGAACCTGGTAATCAGTACTGTGTACAGAATTCTGCTACCTCACTACAAGCAGAAGGAAACATTGAACTCAGAGCC
1_single_mirna_134	mmu-miR-450a-5p	TATTAGGAACACATCGCAAAA	AAAGAGCAGAAGCAGCAGCATCTCTGTACATTTTGGAGCCAAGGGTTCAGAGACTCAGGGCCCCAGCACTTTATTAGGAACACATCGCAAAACCTGGTAATCAGTACTGTGTACAGAATTCTGCTACCTCACTACAAGCAGAAGGAAACATTGAACTCAGAGCC
1_single_mirna_135	mmu-miR-1249-3p	GAAGAAGGGGGGGAAGGGCGT	AAAGAGCAGAAGCAGCAGCATCTCTGTACATTTTGGAGCCAAGGGTTCAGAGACTCAGGGCCCCAGCACTTGAAGAAGGGGGGGAAGGGCGTCCTGGTAATCAGTACTGTGTACAGAATTCTGCTACCTCACTACAAGCAGAAGGAAACATTGAACTCAGAGCC
1_single_mirna_136	mmu-miR-1264-3p	CAGGTGCTCAAATAAGATTTG	AAAGAGCAGAAGCAGCAGCATCTCTGTACATTTTGGAGCCAAGGGTTCAGAGACTCAGGGCCCCAGCACTTCAGGTGCTCAAATAAGATTTGCCTGGTAATCAGTACTGTGTACAGAATTCTGCTACCTCACTACAAGCAGAAGGAAACATTGAACTCAGAGCC
1_single_mirna_137	mmu-miR-764-5p	AAAGGAGGACATGTGAGCACC	AAAGAGCAGAAGCAGCAGCATCTCTGTACATTTTGGAGCCAAGGGTTCAGAGACTCAGGGCCCCAGCACTTAAAGGAGGACATGTGAGCACCCCTGGTAATCAGTACTGTGTACAGAATTCTGCTACCTCACTACAAGCAGAAGGAAACATTGAACTCAGAGCC
1_single_mirna_138	mmu-miR-223-5p	ACTCAGCTTGTCAAATACACG	AAAGAGCAGAAGCAGCAGCATCTCTGTACATTTTGGAGCCAAGGGTTCAGAGACTCAGGGCCCCAGCACTTACTCAGCTTGTCAAATACACGCCTGGTAATCAGTACTGTGTACAGAATTCTGCTACCTCACTACAAGCAGAAGGAAACATTGAACTCAGAGCC
1_single_mirna_139	mmu-miR-3091-3p	TCTTGAGACTGGTCAGGCCCG	AAAGAGCAGAAGCAGCAGCATCTCTGTACATTTTGGAGCCAAGGGTTCAGAGACTCAGGGCCCCAGCACTTTCTTGAGACTGGTCAGGCCCGCCTGGTAATCAGTACTGTGTACAGAATTCTGCTACCTCACTACAAGCAGAAGGAAACATTGAACTCAGAGCC
1_single_mirna_140	mmu-miR-3084-5p	CTCTGCTAATTAACCTTCAAC	AAAGAGCAGAAGCAGCAGCATCTCTGTACATTTTGGAGCCAAGGGTTCAGAGACTCAGGGCCCCAGCACTTCTCTGCTAATTAACCTTCAACCCTGGTAATCAGTACTGTGTACAGAATTCTGCTACCTCACTACAAGCAGAAGGAAACATTGAACTCAGAGCC
1_single_mirna_141	mmu-miR-25-5p	CAATTGCCCAAGTCTCCGCCT	AAAGAGCAGAAGCAGCAGCATCTCTGTACATTTTGGAGCCAAGGGTTCAGAGACTCAGGGCCCCAGCACTTCAATTGCCCAAGTCTCCGCCTCCTGGTAATCAGTACTGTGTACAGAATTCTGCTACCTCACTACAAGCAGAAGGAAACATTGAACTCAGAGCC
1_single_mirna_142	mmu-miR-669o-5p	ATAAACATGCACACACAACTA	AAAGAGCAGAAGCAGCAGCATCTCTGTACATTTTGGAGCCAAGGGTTCAGAGACTCAGGGCCCCAGCACTTATAAACATGCACACACAACTACCTGGTAATCAGTACTGTGTACAGAATTCTGCTACCTCACTACAAGCAGAAGGAAACATTGAACTCAGAGCC
1_single_mirna_143	mmu-miR-344f-5p	ACTCCAGCCAGGAGACTGACT	AAAGAGCAGAAGCAGCAGCATCTCTGTACATTTTGGAGCCAAGGGTTCAGAGACTCAGGGCCCCAGCACTTACTCCAGCCAGGAGACTGACTCCTGGTAATCAGTACTGTGTACAGAATTCTGCTACCTCACTACAAGCAGAAGGAAACATTGAACTCAGAGCC
1_single_mirna_144	mmu-miR-3068-3p	GTTGGAGTACTGCAATTCACC	AAAGAGCAGAAGCAGCAGCATCTCTGTACATTTTGGAGCCAAGGGTTCAGAGACTCAGGGCCCCAGCACTTGTTGGAGTACTGCAATTCACCCCTGGTAATCAGTACTGTGTACAGAATTCTGCTACCTCACTACAAGCAGAAGGAAACATTGAACTCAGAGCC
1_single_mirna_145	mmu-miR-1843a-3p	GTATGGAGGTGAACGATCAGA	AAAGAGCAGAAGCAGCAGCATCTCTGTACATTTTGGAGCCAAGGGTTCAGAGACTCAGGGCCCCAGCACTTGTATGGAGGTGAACGATCAGACCTGGTAATCAGTACTGTGTACAGAATTCTGCTACCTCACTACAAGCAGAAGGAAACATTGAACTCAGAGCC
1_single_mirna_146	mmu-miR-471-3p	TACATAGTATGGCACCTTTCA	AAAGAGCAGAAGCAGCAGCATCTCTGTACATTTTGGAGCCAAGGGTTCAGAGACTCAGGGCCCCAGCACTTTACATAGTATGGCACCTTTCACCTGGTAATCAGTACTGTGTACAGAATTCTGCTACCTCACTACAAGCAGAAGGAAACATTGAACTCAGAGCC
1_single_mirna_147	mmu-miR-212-3p	GGCCGTGACTGGAGACTGTTA	AAAGAGCAGAAGCAGCAGCATCTCTGTACATTTTGGAGCCAAGGGTTCAGAGACTCAGGGCCCCAGCACTTGGCCGTGACTGGAGACTGTTACCTGGTAATCAGTACTGTGTACAGAATTCTGCTACCTCACTACAAGCAGAAGGAAACATTGAACTCAGAGCC
1_single_mirna_148	mmu-miR-351-3p	GTTCCCAGGCGCCTCTTGACC	AAAGAGCAGAAGCAGCAGCATCTCTGTACATTTTGGAGCCAAGGGTTCAGAGACTCAGGGCCCCAGCACTTGTTCCCAGGCGCCTCTTGACCCCTGGTAATCAGTACTGTGTACAGAATTCTGCTACCTCACTACAAGCAGAAGGAAACATTGAACTCAGAGCC
1_single_mirna_149	mmu-miR-143-3p	GAGCTACAGTGCTTCATCTCA	AAAGAGCAGAAGCAGCAGCATCTCTGTACATTTTGGAGCCAAGGGTTCAGAGACTCAGGGCCCCAGCACTTGAGCTACAGTGCTTCATCTCACCTGGTAATCAGTACTGTGTACAGAATTCTGCTACCTCACTACAAGCAGAAGGAAACATTGAACTCAGAGCC
1_single_mirna_150	mmu-miR-1298-5p	ACATCTGGACAGCCGAATGAA	AAAGAGCAGAAGCAGCAGCATCTCTGTACATTTTGGAGCCAAGGGTTCAGAGACTCAGGGCCCCAGCACTTACATCTGGACAGCCGAATGAACCTGGTAATCAGTACTGTGTACAGAATTCTGCTACCTCACTACAAGCAGAAGGAAACATTGAACTCAGAGCC
1_single_mirna_151	mmu-miR-669c-5p	CACACATCCACACACAACTAT	AAAGAGCAGAAGCAGCAGCATCTCTGTACATTTTGGAGCCAAGGGTTCAGAGACTCAGGGCCCCAGCACTTCACACATCCACACACAACTATCCTGGTAATCAGTACTGTGTACAGAATTCTGCTACCTCACTACAAGCAGAAGGAAACATTGAACTCAGAGCC
1_single_mirna_152	mmu-miR-669a-5p	CATGAACATGCACACACAACT	AAAGAGCAGAAGCAGCAGCATCTCTGTACATTTTGGAGCCAAGGGTTCAGAGACTCAGGGCCCCAGCACTTCATGAACATGCACACACAACTCCTGGTAATCAGTACTGTGTACAGAATTCTGCTACCTCACTACAAGCAGAAGGAAACATTGAACTCAGAGCC
1_single_mirna_153	mmu-miR-486a-5p	TCGGGGCAGCTCAGTACAGGA	AAAGAGCAGAAGCAGCAGCATCTCTGTACATTTTGGAGCCAAGGGTTCAGAGACTCAGGGCCCCAGCACTTTCGGGGCAGCTCAGTACAGGACCTGGTAATCAGTACTGTGTACAGAATTCTGCTACCTCACTACAAGCAGAAGGAAACATTGAACTCAGAGCC
1_single_mirna_154	mmu-miR-467a-3p	GTAGGTGTGTGTATGTATATG	AAAGAGCAGAAGCAGCAGCATCTCTGTACATTTTGGAGCCAAGGGTTCAGAGACTCAGGGCCCCAGCACTTGTAGGTGTGTGTATGTATATGCCTGGTAATCAGTACTGTGTACAGAATTCTGCTACCTCACTACAAGCAGAAGGAAACATTGAACTCAGAGCC
1_single_mirna_155	mmu-miR-374b-5p	ACTTAGCAGGTTGTATTATAT	AAAGAGCAGAAGCAGCAGCATCTCTGTACATTTTGGAGCCAAGGGTTCAGAGACTCAGGGCCCCAGCACTTACTTAGCAGGTTGTATTATATCCTGGTAATCAGTACTGTGTACAGAATTCTGCTACCTCACTACAAGCAGAAGGAAACATTGAACTCAGAGCC
1_single_mirna_156	mmu-miR-28a-5p	TCAATAGACTGTGAGCTCCTT	AAAGAGCAGAAGCAGCAGCATCTCTGTACATTTTGGAGCCAAGGGTTCAGAGACTCAGGGCCCCAGCACTTTCAATAGACTGTGAGCTCCTTCCTGGTAATCAGTACTGTGTACAGAATTCTGCTACCTCACTACAAGCAGAAGGAAACATTGAACTCAGAGCC
1_single_mirna_157	mmu-miR-107-3p	ATAGCCCTGTACAATGCTGCT	AAAGAGCAGAAGCAGCAGCATCTCTGTACATTTTGGAGCCAAGGGTTCAGAGACTCAGGGCCCCAGCACTTATAGCCCTGTACAATGCTGCTCCTGGTAATCAGTACTGTGTACAGAATTCTGCTACCTCACTACAAGCAGAAGGAAACATTGAACTCAGAGCC
1_single_mirna_158	mmu-miR-122-5p	AAACACCATTGTCACACTCCA	AAAGAGCAGAAGCAGCAGCATCTCTGTACATTTTGGAGCCAAGGGTTCAGAGACTCAGGGCCCCAGCACTTAAACACCATTGTCACACTCCACCTGGTAATCAGTACTGTGTACAGAATTCTGCTACCTCACTACAAGCAGAAGGAAACATTGAACTCAGAGCC
1_single_mirna_159	mmu-miR-182-5p	GTGAGTTCTACCATTGCCAAA	AAAGAGCAGAAGCAGCAGCATCTCTGTACATTTTGGAGCCAAGGGTTCAGAGACTCAGGGCCCCAGCACTTGTGAGTTCTACCATTGCCAAACCTGGTAATCAGTACTGTGTACAGAATTCTGCTACCTCACTACAAGCAGAAGGAAACATTGAACTCAGAGCC
1_single_mirna_160	mmu-miR-200c-3p	CATCATTACCCGGCAGTATTA	AAAGAGCAGAAGCAGCAGCATCTCTGTACATTTTGGAGCCAAGGGTTCAGAGACTCAGGGCCCCAGCACTTCATCATTACCCGGCAGTATTACCTGGTAATCAGTACTGTGTACAGAATTCTGCTACCTCACTACAAGCAGAAGGAAACATTGAACTCAGAGCC
1_single_mirna_161	mmu-miR-433-3p	CACCGAGGAGCCCATCATGAT	AAAGAGCAGAAGCAGCAGCATCTCTGTACATTTTGGAGCCAAGGGTTCAGAGACTCAGGGCCCCAGCACTTCACCGAGGAGCCCATCATGATCCTGGTAATCAGTACTGTGTACAGAATTCTGCTACCTCACTACAAGCAGAAGGAAACATTGAACTCAGAGCC
1_single_mirna_162	mmu-miR-149-3p	CACCGCCCCCGTCCCTCCCTC	AAAGAGCAGAAGCAGCAGCATCTCTGTACATTTTGGAGCCAAGGGTTCAGAGACTCAGGGCCCCAGCACTTCACCGCCCCCGTCCCTCCCTCCCTGGTAATCAGTACTGTGTACAGAATTCTGCTACCTCACTACAAGCAGAAGGAAACATTGAACTCAGAGCC
1_single_mirna_163	mmu-miR-210-3p	CAGCCGCTGTCACACGCACAG	AAAGAGCAGAAGCAGCAGCATCTCTGTACATTTTGGAGCCAAGGGTTCAGAGACTCAGGGCCCCAGCACTTCAGCCGCTGTCACACGCACAGCCTGGTAATCAGTACTGTGTACAGAATTCTGCTACCTCACTACAAGCAGAAGGAAACATTGAACTCAGAGCC
