## Supplementary material for "MicroRNA-directed control of complex mRNA stability patterns across cell types": Design of Library 3: 3a_repeat_seed_1x_design_inserted.csv

	miRNA1	target1	seq
3a_repeat_seed_1x_1	seed-mmu-let-7g-5p	CTACCTCA	AAAGAGCAGAAGCAGCAGCATCTCTGTACATTTTGGAGCCAAGGGTTCAGAGACTCAGGGCCCCAGCACTTAAGCAGTCTACCTCAGGAGTCCCTGGTAATCAGTACTGTGTACAGAATTCTGCTACCTCACTACAAGCAGAAGGAAACATTGAACTCAGAGCC
3a_repeat_seed_1x_2	seed-mmu-miR-15b-5p	TGCTGCTA	AAAGAGCAGAAGCAGCAGCATCTCTGTACATTTTGGAGCCAAGGGTTCAGAGACTCAGGGCCCCAGCACTTAAGCAGTTGCTGCTAGGAGTCCCTGGTAATCAGTACTGTGTACAGAATTCTGCTACCTCACTACAAGCAGAAGGAAACATTGAACTCAGAGCC
3a_repeat_seed_1x_3	seed-mmu-miR-15b-3p	ATGATTCG	AAAGAGCAGAAGCAGCAGCATCTCTGTACATTTTGGAGCCAAGGGTTCAGAGACTCAGGGCCCCAGCACTTAAGCAGTATGATTCGGGAGTCCCTGGTAATCAGTACTGTGTACAGAATTCTGCTACCTCACTACAAGCAGAAGGAAACATTGAACTCAGAGCC
3a_repeat_seed_1x_4	seed-mmu-miR-23b-3p	AATGTGAT	AAAGAGCAGAAGCAGCAGCATCTCTGTACATTTTGGAGCCAAGGGTTCAGAGACTCAGGGCCCCAGCACTTAAGCAGTAATGTGATGGAGTCCCTGGTAATCAGTACTGTGTACAGAATTCTGCTACCTCACTACAAGCAGAAGGAAACATTGAACTCAGAGCC
3a_repeat_seed_1x_5	seed-mmu-miR-27b-3p	ACTGTGAA	AAAGAGCAGAAGCAGCAGCATCTCTGTACATTTTGGAGCCAAGGGTTCAGAGACTCAGGGCCCCAGCACTTAAGCAGTACTGTGAAGGAGTCCCTGGTAATCAGTACTGTGTACAGAATTCTGCTACCTCACTACAAGCAGAAGGAAACATTGAACTCAGAGCC
3a_repeat_seed_1x_6	seed-mmu-miR-29b-3p	TGGTGCTA	AAAGAGCAGAAGCAGCAGCATCTCTGTACATTTTGGAGCCAAGGGTTCAGAGACTCAGGGCCCCAGCACTTAAGCAGTTGGTGCTAGGAGTCCCTGGTAATCAGTACTGTGTACAGAATTCTGCTACCTCACTACAAGCAGAAGGAAACATTGAACTCAGAGCC
3a_repeat_seed_1x_7	seed-mmu-miR-30a-5p	TGTTTACA	AAAGAGCAGAAGCAGCAGCATCTCTGTACATTTTGGAGCCAAGGGTTCAGAGACTCAGGGCCCCAGCACTTAAGCAGTTGTTTACAGGAGTCCCTGGTAATCAGTACTGTGTACAGAATTCTGCTACCTCACTACAAGCAGAAGGAAACATTGAACTCAGAGCC
3a_repeat_seed_1x_8	seed-mmu-miR-30a-3p	ACTGAAAG	AAAGAGCAGAAGCAGCAGCATCTCTGTACATTTTGGAGCCAAGGGTTCAGAGACTCAGGGCCCCAGCACTTAAGCAGTACTGAAAGGGAGTCCCTGGTAATCAGTACTGTGTACAGAATTCTGCTACCTCACTACAAGCAGAAGGAAACATTGAACTCAGAGCC
3a_repeat_seed_1x_9	seed-mmu-miR-99a-5p	TACGGGTT	AAAGAGCAGAAGCAGCAGCATCTCTGTACATTTTGGAGCCAAGGGTTCAGAGACTCAGGGCCCCAGCACTTAAGCAGTTACGGGTTGGAGTCCCTGGTAATCAGTACTGTGTACAGAATTCTGCTACCTCACTACAAGCAGAAGGAAACATTGAACTCAGAGCC
3a_repeat_seed_1x_10	seed-mmu-miR-125a-5p	CTCAGGGA	AAAGAGCAGAAGCAGCAGCATCTCTGTACATTTTGGAGCCAAGGGTTCAGAGACTCAGGGCCCCAGCACTTAAGCAGTCTCAGGGAGGAGTCCCTGGTAATCAGTACTGTGTACAGAATTCTGCTACCTCACTACAAGCAGAAGGAAACATTGAACTCAGAGCC
3a_repeat_seed_1x_11	seed-mmu-miR-126a-5p	TAATAATG	AAAGAGCAGAAGCAGCAGCATCTCTGTACATTTTGGAGCCAAGGGTTCAGAGACTCAGGGCCCCAGCACTTAAGCAGTTAATAATGGGAGTCCCTGGTAATCAGTACTGTGTACAGAATTCTGCTACCTCACTACAAGCAGAAGGAAACATTGAACTCAGAGCC
3a_repeat_seed_1x_12	seed-mmu-miR-126a-3p	CGGTACGA	AAAGAGCAGAAGCAGCAGCATCTCTGTACATTTTGGAGCCAAGGGTTCAGAGACTCAGGGCCCCAGCACTTAAGCAGTCGGTACGAGGAGTCCCTGGTAATCAGTACTGTGTACAGAATTCTGCTACCTCACTACAAGCAGAAGGAAACATTGAACTCAGAGCC
3a_repeat_seed_1x_13	seed-mmu-miR-128-3p	CACTGTGA	AAAGAGCAGAAGCAGCAGCATCTCTGTACATTTTGGAGCCAAGGGTTCAGAGACTCAGGGCCCCAGCACTTAAGCAGTCACTGTGAGGAGTCCCTGGTAATCAGTACTGTGTACAGAATTCTGCTACCTCACTACAAGCAGAAGGAAACATTGAACTCAGAGCC
3a_repeat_seed_1x_14	seed-mmu-miR-9-5p	ACCAAAGA	AAAGAGCAGAAGCAGCAGCATCTCTGTACATTTTGGAGCCAAGGGTTCAGAGACTCAGGGCCCCAGCACTTAAGCAGTACCAAAGAGGAGTCCCTGGTAATCAGTACTGTGTACAGAATTCTGCTACCTCACTACAAGCAGAAGGAAACATTGAACTCAGAGCC
3a_repeat_seed_1x_15	seed-mmu-miR-132-3p	GACTGTTA	AAAGAGCAGAAGCAGCAGCATCTCTGTACATTTTGGAGCCAAGGGTTCAGAGACTCAGGGCCCCAGCACTTAAGCAGTGACTGTTAGGAGTCCCTGGTAATCAGTACTGTGTACAGAATTCTGCTACCTCACTACAAGCAGAAGGAAACATTGAACTCAGAGCC
3a_repeat_seed_1x_16	seed-mmu-miR-138-5p	CACCAGCT	AAAGAGCAGAAGCAGCAGCATCTCTGTACATTTTGGAGCCAAGGGTTCAGAGACTCAGGGCCCCAGCACTTAAGCAGTCACCAGCTGGAGTCCCTGGTAATCAGTACTGTGTACAGAATTCTGCTACCTCACTACAAGCAGAAGGAAACATTGAACTCAGAGCC
3a_repeat_seed_1x_17	seed-mmu-miR-140-5p	AACCACTG	AAAGAGCAGAAGCAGCAGCATCTCTGTACATTTTGGAGCCAAGGGTTCAGAGACTCAGGGCCCCAGCACTTAAGCAGTAACCACTGGGAGTCCCTGGTAATCAGTACTGTGTACAGAATTCTGCTACCTCACTACAAGCAGAAGGAAACATTGAACTCAGAGCC
3a_repeat_seed_1x_18	seed-mmu-miR-140-3p	CTGTGGTA	AAAGAGCAGAAGCAGCAGCATCTCTGTACATTTTGGAGCCAAGGGTTCAGAGACTCAGGGCCCCAGCACTTAAGCAGTCTGTGGTAGGAGTCCCTGGTAATCAGTACTGTGTACAGAATTCTGCTACCTCACTACAAGCAGAAGGAAACATTGAACTCAGAGCC
3a_repeat_seed_1x_19	seed-mmu-miR-142a-5p	ACTTTATG	AAAGAGCAGAAGCAGCAGCATCTCTGTACATTTTGGAGCCAAGGGTTCAGAGACTCAGGGCCCCAGCACTTAAGCAGTACTTTATGGGAGTCCCTGGTAATCAGTACTGTGTACAGAATTCTGCTACCTCACTACAAGCAGAAGGAAACATTGAACTCAGAGCC
3a_repeat_seed_1x_20	seed-mmu-miR-142a-3p	ACACTACA	AAAGAGCAGAAGCAGCAGCATCTCTGTACATTTTGGAGCCAAGGGTTCAGAGACTCAGGGCCCCAGCACTTAAGCAGTACACTACAGGAGTCCCTGGTAATCAGTACTGTGTACAGAATTCTGCTACCTCACTACAAGCAGAAGGAAACATTGAACTCAGAGCC
3a_repeat_seed_1x_21	seed-mmu-miR-145a-5p	AACTGGAC	AAAGAGCAGAAGCAGCAGCATCTCTGTACATTTTGGAGCCAAGGGTTCAGAGACTCAGGGCCCCAGCACTTAAGCAGTAACTGGACGGAGTCCCTGGTAATCAGTACTGTGTACAGAATTCTGCTACCTCACTACAAGCAGAAGGAAACATTGAACTCAGAGCC
3a_repeat_seed_1x_22	seed-mmu-miR-146a-5p	AGTTCTCA	AAAGAGCAGAAGCAGCAGCATCTCTGTACATTTTGGAGCCAAGGGTTCAGAGACTCAGGGCCCCAGCACTTAAGCAGTAGTTCTCAGGAGTCCCTGGTAATCAGTACTGTGTACAGAATTCTGCTACCTCACTACAAGCAGAAGGAAACATTGAACTCAGAGCC
3a_repeat_seed_1x_23	seed-mmu-miR-149-3p	CCTCCCTC	AAAGAGCAGAAGCAGCAGCATCTCTGTACATTTTGGAGCCAAGGGTTCAGAGACTCAGGGCCCCAGCACTTAAGCAGTCCTCCCTCGGAGTCCCTGGTAATCAGTACTGTGTACAGAATTCTGCTACCTCACTACAAGCAGAAGGAAACATTGAACTCAGAGCC
3a_repeat_seed_1x_24	seed-mmu-miR-150-5p	TTGGGAGA	AAAGAGCAGAAGCAGCAGCATCTCTGTACATTTTGGAGCCAAGGGTTCAGAGACTCAGGGCCCCAGCACTTAAGCAGTTTGGGAGAGGAGTCCCTGGTAATCAGTACTGTGTACAGAATTCTGCTACCTCACTACAAGCAGAAGGAAACATTGAACTCAGAGCC
3a_repeat_seed_1x_25	seed-mmu-miR-151-5p	CTCCTCGA	AAAGAGCAGAAGCAGCAGCATCTCTGTACATTTTGGAGCCAAGGGTTCAGAGACTCAGGGCCCCAGCACTTAAGCAGTCTCCTCGAGGAGTCCCTGGTAATCAGTACTGTGTACAGAATTCTGCTACCTCACTACAAGCAGAAGGAAACATTGAACTCAGAGCC
3a_repeat_seed_1x_26	seed-mmu-miR-151-3p	CAGTCTAG	AAAGAGCAGAAGCAGCAGCATCTCTGTACATTTTGGAGCCAAGGGTTCAGAGACTCAGGGCCCCAGCACTTAAGCAGTCAGTCTAGGGAGTCCCTGGTAATCAGTACTGTGTACAGAATTCTGCTACCTCACTACAAGCAGAAGGAAACATTGAACTCAGAGCC
3a_repeat_seed_1x_27	seed-mmu-miR-152-3p	TGCACTGA	AAAGAGCAGAAGCAGCAGCATCTCTGTACATTTTGGAGCCAAGGGTTCAGAGACTCAGGGCCCCAGCACTTAAGCAGTTGCACTGAGGAGTCCCTGGTAATCAGTACTGTGTACAGAATTCTGCTACCTCACTACAAGCAGAAGGAAACATTGAACTCAGAGCC
3a_repeat_seed_1x_28	seed-mmu-miR-155-5p	AGCATTAA	AAAGAGCAGAAGCAGCAGCATCTCTGTACATTTTGGAGCCAAGGGTTCAGAGACTCAGGGCCCCAGCACTTAAGCAGTAGCATTAAGGAGTCCCTGGTAATCAGTACTGTGTACAGAATTCTGCTACCTCACTACAAGCAGAAGGAAACATTGAACTCAGAGCC
3a_repeat_seed_1x_29	seed-mmu-miR-10b-5p	ACAGGGTA	AAAGAGCAGAAGCAGCAGCATCTCTGTACATTTTGGAGCCAAGGGTTCAGAGACTCAGGGCCCCAGCACTTAAGCAGTACAGGGTAGGAGTCCCTGGTAATCAGTACTGTGTACAGAATTCTGCTACCTCACTACAAGCAGAAGGAAACATTGAACTCAGAGCC
3a_repeat_seed_1x_30	seed-mmu-miR-181a-5p	TGAATGTT	AAAGAGCAGAAGCAGCAGCATCTCTGTACATTTTGGAGCCAAGGGTTCAGAGACTCAGGGCCCCAGCACTTAAGCAGTTGAATGTTGGAGTCCCTGGTAATCAGTACTGTGTACAGAATTCTGCTACCTCACTACAAGCAGAAGGAAACATTGAACTCAGAGCC
3a_repeat_seed_1x_31	seed-mmu-miR-182-5p	TTGCCAAA	AAAGAGCAGAAGCAGCAGCATCTCTGTACATTTTGGAGCCAAGGGTTCAGAGACTCAGGGCCCCAGCACTTAAGCAGTTTGCCAAAGGAGTCCCTGGTAATCAGTACTGTGTACAGAATTCTGCTACCTCACTACAAGCAGAAGGAAACATTGAACTCAGAGCC
3a_repeat_seed_1x_32	seed-mmu-miR-185-5p	TCTCTCCA	AAAGAGCAGAAGCAGCAGCATCTCTGTACATTTTGGAGCCAAGGGTTCAGAGACTCAGGGCCCCAGCACTTAAGCAGTTCTCTCCAGGAGTCCCTGGTAATCAGTACTGTGTACAGAATTCTGCTACCTCACTACAAGCAGAAGGAAACATTGAACTCAGAGCC
3a_repeat_seed_1x_33	seed-mmu-miR-186-5p	ATTCTTTG	AAAGAGCAGAAGCAGCAGCATCTCTGTACATTTTGGAGCCAAGGGTTCAGAGACTCAGGGCCCCAGCACTTAAGCAGTATTCTTTGGGAGTCCCTGGTAATCAGTACTGTGTACAGAATTCTGCTACCTCACTACAAGCAGAAGGAAACATTGAACTCAGAGCC
3a_repeat_seed_1x_34	seed-mmu-miR-24-3p	CTGAGCCA	AAAGAGCAGAAGCAGCAGCATCTCTGTACATTTTGGAGCCAAGGGTTCAGAGACTCAGGGCCCCAGCACTTAAGCAGTCTGAGCCAGGAGTCCCTGGTAATCAGTACTGTGTACAGAATTCTGCTACCTCACTACAAGCAGAAGGAAACATTGAACTCAGAGCC
3a_repeat_seed_1x_35	seed-mmu-miR-191-5p	TTCCGTTG	AAAGAGCAGAAGCAGCAGCATCTCTGTACATTTTGGAGCCAAGGGTTCAGAGACTCAGGGCCCCAGCACTTAAGCAGTTTCCGTTGGGAGTCCCTGGTAATCAGTACTGTGTACAGAATTCTGCTACCTCACTACAAGCAGAAGGAAACATTGAACTCAGAGCC
3a_repeat_seed_1x_36	seed-mmu-miR-194-5p	CTGTTACA	AAAGAGCAGAAGCAGCAGCATCTCTGTACATTTTGGAGCCAAGGGTTCAGAGACTCAGGGCCCCAGCACTTAAGCAGTCTGTTACAGGAGTCCCTGGTAATCAGTACTGTGTACAGAATTCTGCTACCTCACTACAAGCAGAAGGAAACATTGAACTCAGAGCC
3a_repeat_seed_1x_37	seed-mmu-miR-204-5p	AAAGGGAA	AAAGAGCAGAAGCAGCAGCATCTCTGTACATTTTGGAGCCAAGGGTTCAGAGACTCAGGGCCCCAGCACTTAAGCAGTAAAGGGAAGGAGTCCCTGGTAATCAGTACTGTGTACAGAATTCTGCTACCTCACTACAAGCAGAAGGAAACATTGAACTCAGAGCC
3a_repeat_seed_1x_38	seed-mmu-miR-122-5p	ACACTCCA	AAAGAGCAGAAGCAGCAGCATCTCTGTACATTTTGGAGCCAAGGGTTCAGAGACTCAGGGCCCCAGCACTTAAGCAGTACACTCCAGGAGTCCCTGGTAATCAGTACTGTGTACAGAATTCTGCTACCTCACTACAAGCAGAAGGAAACATTGAACTCAGAGCC
3a_repeat_seed_1x_39	seed-mmu-miR-143-3p	TCATCTCA	AAAGAGCAGAAGCAGCAGCATCTCTGTACATTTTGGAGCCAAGGGTTCAGAGACTCAGGGCCCCAGCACTTAAGCAGTTCATCTCAGGAGTCCCTGGTAATCAGTACTGTGTACAGAATTCTGCTACCTCACTACAAGCAGAAGGAAACATTGAACTCAGAGCC
3a_repeat_seed_1x_40	seed-mmu-miR-296-3p	CAACCCTC	AAAGAGCAGAAGCAGCAGCATCTCTGTACATTTTGGAGCCAAGGGTTCAGAGACTCAGGGCCCCAGCACTTAAGCAGTCAACCCTCGGAGTCCCTGGTAATCAGTACTGTGTACAGAATTCTGCTACCTCACTACAAGCAGAAGGAAACATTGAACTCAGAGCC
3a_repeat_seed_1x_41	seed-mmu-let-7d-5p	CTACCTCT	AAAGAGCAGAAGCAGCAGCATCTCTGTACATTTTGGAGCCAAGGGTTCAGAGACTCAGGGCCCCAGCACTTAAGCAGTCTACCTCTGGAGTCCCTGGTAATCAGTACTGTGTACAGAATTCTGCTACCTCACTACAAGCAGAAGGAAACATTGAACTCAGAGCC
3a_repeat_seed_1x_42	seed-mmu-let-7d-3p	TCGTATAG	AAAGAGCAGAAGCAGCAGCATCTCTGTACATTTTGGAGCCAAGGGTTCAGAGACTCAGGGCCCCAGCACTTAAGCAGTTCGTATAGGGAGTCCCTGGTAATCAGTACTGTGTACAGAATTCTGCTACCTCACTACAAGCAGAAGGAAACATTGAACTCAGAGCC
3a_repeat_seed_1x_43	seed-mmu-miR-106a-5p	GCACTTTG	AAAGAGCAGAAGCAGCAGCATCTCTGTACATTTTGGAGCCAAGGGTTCAGAGACTCAGGGCCCCAGCACTTAAGCAGTGCACTTTGGGAGTCCCTGGTAATCAGTACTGTGTACAGAATTCTGCTACCTCACTACAAGCAGAAGGAAACATTGAACTCAGAGCC
3a_repeat_seed_1x_44	seed-mmu-miR-106b-5p	GCACTTTA	AAAGAGCAGAAGCAGCAGCATCTCTGTACATTTTGGAGCCAAGGGTTCAGAGACTCAGGGCCCCAGCACTTAAGCAGTGCACTTTAGGAGTCCCTGGTAATCAGTACTGTGTACAGAATTCTGCTACCTCACTACAAGCAGAAGGAAACATTGAACTCAGAGCC
3a_repeat_seed_1x_45	seed-mmu-miR-130b-5p	GAAAGAGT	AAAGAGCAGAAGCAGCAGCATCTCTGTACATTTTGGAGCCAAGGGTTCAGAGACTCAGGGCCCCAGCACTTAAGCAGTGAAAGAGTGGAGTCCCTGGTAATCAGTACTGTGTACAGAATTCTGCTACCTCACTACAAGCAGAAGGAAACATTGAACTCAGAGCC
3a_repeat_seed_1x_46	seed-mmu-miR-130b-3p	TTGCACTG	AAAGAGCAGAAGCAGCAGCATCTCTGTACATTTTGGAGCCAAGGGTTCAGAGACTCAGGGCCCCAGCACTTAAGCAGTTTGCACTGGGAGTCCCTGGTAATCAGTACTGTGTACAGAATTCTGCTACCTCACTACAAGCAGAAGGAAACATTGAACTCAGAGCC
3a_repeat_seed_1x_47	seed-mmu-miR-19b-3p	TTTGCACA	AAAGAGCAGAAGCAGCAGCATCTCTGTACATTTTGGAGCCAAGGGTTCAGAGACTCAGGGCCCCAGCACTTAAGCAGTTTTGCACAGGAGTCCCTGGTAATCAGTACTGTGTACAGAATTCTGCTACCTCACTACAAGCAGAAGGAAACATTGAACTCAGAGCC
3a_repeat_seed_1x_48	seed-mmu-miR-196a-5p	ACTACCTA	AAAGAGCAGAAGCAGCAGCATCTCTGTACATTTTGGAGCCAAGGGTTCAGAGACTCAGGGCCCCAGCACTTAAGCAGTACTACCTAGGAGTCCCTGGTAATCAGTACTGTGTACAGAATTCTGCTACCTCACTACAAGCAGAAGGAAACATTGAACTCAGAGCC
3a_repeat_seed_1x_49	seed-mmu-miR-18a-5p	GCACCTTA	AAAGAGCAGAAGCAGCAGCATCTCTGTACATTTTGGAGCCAAGGGTTCAGAGACTCAGGGCCCCAGCACTTAAGCAGTGCACCTTAGGAGTCCCTGGTAATCAGTACTGTGTACAGAATTCTGCTACCTCACTACAAGCAGAAGGAAACATTGAACTCAGAGCC
3a_repeat_seed_1x_50	seed-mmu-miR-21a-5p	ATAAGCTA	AAAGAGCAGAAGCAGCAGCATCTCTGTACATTTTGGAGCCAAGGGTTCAGAGACTCAGGGCCCCAGCACTTAAGCAGTATAAGCTAGGAGTCCCTGGTAATCAGTACTGTGTACAGAATTCTGCTACCTCACTACAAGCAGAAGGAAACATTGAACTCAGAGCC
3a_repeat_seed_1x_51	seed-mmu-miR-22-3p	GGCAGCTT	AAAGAGCAGAAGCAGCAGCATCTCTGTACATTTTGGAGCCAAGGGTTCAGAGACTCAGGGCCCCAGCACTTAAGCAGTGGCAGCTTGGAGTCCCTGGTAATCAGTACTGTGTACAGAATTCTGCTACCTCACTACAAGCAGAAGGAAACATTGAACTCAGAGCC
3a_repeat_seed_1x_52	seed-mmu-miR-26a-5p	TACTTGAA	AAAGAGCAGAAGCAGCAGCATCTCTGTACATTTTGGAGCCAAGGGTTCAGAGACTCAGGGCCCCAGCACTTAAGCAGTTACTTGAAGGAGTCCCTGGTAATCAGTACTGTGTACAGAATTCTGCTACCTCACTACAAGCAGAAGGAAACATTGAACTCAGAGCC
3a_repeat_seed_1x_53	seed-mmu-miR-31-5p	TCTTGCCT	AAAGAGCAGAAGCAGCAGCATCTCTGTACATTTTGGAGCCAAGGGTTCAGAGACTCAGGGCCCCAGCACTTAAGCAGTTCTTGCCTGGAGTCCCTGGTAATCAGTACTGTGTACAGAATTCTGCTACCTCACTACAAGCAGAAGGAAACATTGAACTCAGAGCC
3a_repeat_seed_1x_54	seed-mmu-miR-92a-3p	GTGCAATA	AAAGAGCAGAAGCAGCAGCATCTCTGTACATTTTGGAGCCAAGGGTTCAGAGACTCAGGGCCCCAGCACTTAAGCAGTGTGCAATAGGAGTCCCTGGTAATCAGTACTGTGTACAGAATTCTGCTACCTCACTACAAGCAGAAGGAAACATTGAACTCAGAGCC
3a_repeat_seed_1x_55	seed-mmu-miR-34a-5p	CACTGCCA	AAAGAGCAGAAGCAGCAGCATCTCTGTACATTTTGGAGCCAAGGGTTCAGAGACTCAGGGCCCCAGCACTTAAGCAGTCACTGCCAGGAGTCCCTGGTAATCAGTACTGTGTACAGAATTCTGCTACCTCACTACAAGCAGAAGGAAACATTGAACTCAGAGCC
3a_repeat_seed_1x_56	seed-mmu-miR-103-3p	ATGCTGCT	AAAGAGCAGAAGCAGCAGCATCTCTGTACATTTTGGAGCCAAGGGTTCAGAGACTCAGGGCCCCAGCACTTAAGCAGTATGCTGCTGGAGTCCCTGGTAATCAGTACTGTGTACAGAATTCTGCTACCTCACTACAAGCAGAAGGAAACATTGAACTCAGAGCC
3a_repeat_seed_1x_57	seed-mmu-miR-322-5p	TGCTGCTG	AAAGAGCAGAAGCAGCAGCATCTCTGTACATTTTGGAGCCAAGGGTTCAGAGACTCAGGGCCCCAGCACTTAAGCAGTTGCTGCTGGGAGTCCCTGGTAATCAGTACTGTGTACAGAATTCTGCTACCTCACTACAAGCAGAAGGAAACATTGAACTCAGAGCC
3a_repeat_seed_1x_58	seed-mmu-miR-323-5p	GACCACCT	AAAGAGCAGAAGCAGCAGCATCTCTGTACATTTTGGAGCCAAGGGTTCAGAGACTCAGGGCCCCAGCACTTAAGCAGTGACCACCTGGAGTCCCTGGTAATCAGTACTGTGTACAGAATTCTGCTACCTCACTACAAGCAGAAGGAAACATTGAACTCAGAGCC
3a_repeat_seed_1x_59	seed-mmu-miR-328-3p	AGGGCCAG	AAAGAGCAGAAGCAGCAGCATCTCTGTACATTTTGGAGCCAAGGGTTCAGAGACTCAGGGCCCCAGCACTTAAGCAGTAGGGCCAGGGAGTCCCTGGTAATCAGTACTGTGTACAGAATTCTGCTACCTCACTACAAGCAGAAGGAAACATTGAACTCAGAGCC
3a_repeat_seed_1x_60	seed-mmu-miR-338-3p	ATGCTGGA	AAAGAGCAGAAGCAGCAGCATCTCTGTACATTTTGGAGCCAAGGGTTCAGAGACTCAGGGCCCCAGCACTTAAGCAGTATGCTGGAGGAGTCCCTGGTAATCAGTACTGTGTACAGAATTCTGCTACCTCACTACAAGCAGAAGGAAACATTGAACTCAGAGCC
3a_repeat_seed_1x_61	seed-mmu-miR-339-5p	GACAGGGA	AAAGAGCAGAAGCAGCAGCATCTCTGTACATTTTGGAGCCAAGGGTTCAGAGACTCAGGGCCCCAGCACTTAAGCAGTGACAGGGAGGAGTCCCTGGTAATCAGTACTGTGTACAGAATTCTGCTACCTCACTACAAGCAGAAGGAAACATTGAACTCAGAGCC
3a_repeat_seed_1x_62	seed-mmu-miR-342-5p	GCACCCCT	AAAGAGCAGAAGCAGCAGCATCTCTGTACATTTTGGAGCCAAGGGTTCAGAGACTCAGGGCCCCAGCACTTAAGCAGTGCACCCCTGGAGTCCCTGGTAATCAGTACTGTGTACAGAATTCTGCTACCTCACTACAAGCAGAAGGAAACATTGAACTCAGAGCC
3a_repeat_seed_1x_63	seed-mmu-miR-342-3p	GTGTGAGA	AAAGAGCAGAAGCAGCAGCATCTCTGTACATTTTGGAGCCAAGGGTTCAGAGACTCAGGGCCCCAGCACTTAAGCAGTGTGTGAGAGGAGTCCCTGGTAATCAGTACTGTGTACAGAATTCTGCTACCTCACTACAAGCAGAAGGAAACATTGAACTCAGAGCC
3a_repeat_seed_1x_64	seed-mmu-miR-350-3p	TTTGTGAA	AAAGAGCAGAAGCAGCAGCATCTCTGTACATTTTGGAGCCAAGGGTTCAGAGACTCAGGGCCCCAGCACTTAAGCAGTTTTGTGAAGGAGTCCCTGGTAATCAGTACTGTGTACAGAATTCTGCTACCTCACTACAAGCAGAAGGAAACATTGAACTCAGAGCC
3a_repeat_seed_1x_65	seed-mmu-miR-351-3p	TCTTGACC	AAAGAGCAGAAGCAGCAGCATCTCTGTACATTTTGGAGCCAAGGGTTCAGAGACTCAGGGCCCCAGCACTTAAGCAGTTCTTGACCGGAGTCCCTGGTAATCAGTACTGTGTACAGAATTCTGCTACCTCACTACAAGCAGAAGGAAACATTGAACTCAGAGCC
3a_repeat_seed_1x_66	seed-mmu-miR-101b-3p	TACTGTAC	AAAGAGCAGAAGCAGCAGCATCTCTGTACATTTTGGAGCCAAGGGTTCAGAGACTCAGGGCCCCAGCACTTAAGCAGTTACTGTACGGAGTCCCTGGTAATCAGTACTGTGTACAGAATTCTGCTACCTCACTACAAGCAGAAGGAAACATTGAACTCAGAGCC
3a_repeat_seed_1x_67	seed-mmu-miR-17-3p	ACTGCAGT	AAAGAGCAGAAGCAGCAGCATCTCTGTACATTTTGGAGCCAAGGGTTCAGAGACTCAGGGCCCCAGCACTTAAGCAGTACTGCAGTGGAGTCCCTGGTAATCAGTACTGTGTACAGAATTCTGCTACCTCACTACAAGCAGAAGGAAACATTGAACTCAGAGCC
3a_repeat_seed_1x_68	seed-mmu-miR-25-5p	CTCCGCCT	AAAGAGCAGAAGCAGCAGCATCTCTGTACATTTTGGAGCCAAGGGTTCAGAGACTCAGGGCCCCAGCACTTAAGCAGTCTCCGCCTGGAGTCCCTGGTAATCAGTACTGTGTACAGAATTCTGCTACCTCACTACAAGCAGAAGGAAACATTGAACTCAGAGCC
3a_repeat_seed_1x_69	seed-mmu-miR-25-3p	GTGCAATG	AAAGAGCAGAAGCAGCAGCATCTCTGTACATTTTGGAGCCAAGGGTTCAGAGACTCAGGGCCCCAGCACTTAAGCAGTGTGCAATGGGAGTCCCTGGTAATCAGTACTGTGTACAGAATTCTGCTACCTCACTACAAGCAGAAGGAAACATTGAACTCAGAGCC
3a_repeat_seed_1x_70	seed-mmu-miR-28a-5p	AGCTCCTT	AAAGAGCAGAAGCAGCAGCATCTCTGTACATTTTGGAGCCAAGGGTTCAGAGACTCAGGGCCCCAGCACTTAAGCAGTAGCTCCTTGGAGTCCCTGGTAATCAGTACTGTGTACAGAATTCTGCTACCTCACTACAAGCAGAAGGAAACATTGAACTCAGAGCC
3a_repeat_seed_1x_71	seed-mmu-miR-139-5p	ACTGTAGA	AAAGAGCAGAAGCAGCAGCATCTCTGTACATTTTGGAGCCAAGGGTTCAGAGACTCAGGGCCCCAGCACTTAAGCAGTACTGTAGAGGAGTCCCTGGTAATCAGTACTGTGTACAGAATTCTGCTACCTCACTACAAGCAGAAGGAAACATTGAACTCAGAGCC
3a_repeat_seed_1x_72	seed-mmu-miR-200c-3p	CAGTATTA	AAAGAGCAGAAGCAGCAGCATCTCTGTACATTTTGGAGCCAAGGGTTCAGAGACTCAGGGCCCCAGCACTTAAGCAGTCAGTATTAGGAGTCCCTGGTAATCAGTACTGTGTACAGAATTCTGCTACCTCACTACAAGCAGAAGGAAACATTGAACTCAGAGCC
3a_repeat_seed_1x_73	seed-mmu-miR-210-3p	ACGCACAG	AAAGAGCAGAAGCAGCAGCATCTCTGTACATTTTGGAGCCAAGGGTTCAGAGACTCAGGGCCCCAGCACTTAAGCAGTACGCACAGGGAGTCCCTGGTAATCAGTACTGTGTACAGAATTCTGCTACCTCACTACAAGCAGAAGGAAACATTGAACTCAGAGCC
3a_repeat_seed_1x_74	seed-mmu-miR-181a-1-3p	TCGATGGT	AAAGAGCAGAAGCAGCAGCATCTCTGTACATTTTGGAGCCAAGGGTTCAGAGACTCAGGGCCCCAGCACTTAAGCAGTTCGATGGTGGAGTCCCTGGTAATCAGTACTGTGTACAGAATTCTGCTACCTCACTACAAGCAGAAGGAAACATTGAACTCAGAGCC
3a_repeat_seed_1x_75	seed-mmu-miR-214-3p	CCTGCTGT	AAAGAGCAGAAGCAGCAGCATCTCTGTACATTTTGGAGCCAAGGGTTCAGAGACTCAGGGCCCCAGCACTTAAGCAGTCCTGCTGTGGAGTCCCTGGTAATCAGTACTGTGTACAGAATTCTGCTACCTCACTACAAGCAGAAGGAAACATTGAACTCAGAGCC
3a_repeat_seed_1x_76	seed-mmu-miR-223-5p	AATACACG	AAAGAGCAGAAGCAGCAGCATCTCTGTACATTTTGGAGCCAAGGGTTCAGAGACTCAGGGCCCCAGCACTTAAGCAGTAATACACGGGAGTCCCTGGTAATCAGTACTGTGTACAGAATTCTGCTACCTCACTACAAGCAGAAGGAAACATTGAACTCAGAGCC
3a_repeat_seed_1x_77	seed-mmu-miR-223-3p	AACTGACA	AAAGAGCAGAAGCAGCAGCATCTCTGTACATTTTGGAGCCAAGGGTTCAGAGACTCAGGGCCCCAGCACTTAAGCAGTAACTGACAGGAGTCCCTGGTAATCAGTACTGTGTACAGAATTCTGCTACCTCACTACAAGCAGAAGGAAACATTGAACTCAGAGCC
3a_repeat_seed_1x_78	seed-mmu-miR-320-3p	CAGCTTTT	AAAGAGCAGAAGCAGCAGCATCTCTGTACATTTTGGAGCCAAGGGTTCAGAGACTCAGGGCCCCAGCACTTAAGCAGTCAGCTTTTGGAGTCCCTGGTAATCAGTACTGTGTACAGAATTCTGCTACCTCACTACAAGCAGAAGGAAACATTGAACTCAGAGCC
3a_repeat_seed_1x_79	seed-mmu-miR-221-3p	ATGTAGCT	AAAGAGCAGAAGCAGCAGCATCTCTGTACATTTTGGAGCCAAGGGTTCAGAGACTCAGGGCCCCAGCACTTAAGCAGTATGTAGCTGGAGTCCCTGGTAATCAGTACTGTGTACAGAATTCTGCTACCTCACTACAAGCAGAAGGAAACATTGAACTCAGAGCC
3a_repeat_seed_1x_80	seed-mmu-miR-7a-5p	GTCTTCCA	AAAGAGCAGAAGCAGCAGCATCTCTGTACATTTTGGAGCCAAGGGTTCAGAGACTCAGGGCCCCAGCACTTAAGCAGTGTCTTCCAGGAGTCCCTGGTAATCAGTACTGTGTACAGAATTCTGCTACCTCACTACAAGCAGAAGGAAACATTGAACTCAGAGCC
3a_repeat_seed_1x_81	seed-mmu-miR-365-3p	GGGCATTA	AAAGAGCAGAAGCAGCAGCATCTCTGTACATTTTGGAGCCAAGGGTTCAGAGACTCAGGGCCCCAGCACTTAAGCAGTGGGCATTAGGAGTCCCTGGTAATCAGTACTGTGTACAGAATTCTGCTACCTCACTACAAGCAGAAGGAAACATTGAACTCAGAGCC
3a_repeat_seed_1x_82	seed-mmu-miR-378a-3p	AGTCCAGT	AAAGAGCAGAAGCAGCAGCATCTCTGTACATTTTGGAGCCAAGGGTTCAGAGACTCAGGGCCCCAGCACTTAAGCAGTAGTCCAGTGGAGTCCCTGGTAATCAGTACTGTGTACAGAATTCTGCTACCTCACTACAAGCAGAAGGAAACATTGAACTCAGAGCC
3a_repeat_seed_1x_83	seed-mmu-miR-425-5p	GTGTCATT	AAAGAGCAGAAGCAGCAGCATCTCTGTACATTTTGGAGCCAAGGGTTCAGAGACTCAGGGCCCCAGCACTTAAGCAGTGTGTCATTGGAGTCCCTGGTAATCAGTACTGTGTACAGAATTCTGCTACCTCACTACAAGCAGAAGGAAACATTGAACTCAGAGCC
3a_repeat_seed_1x_84	seed-mmu-miR-433-3p	ATCATGAT	AAAGAGCAGAAGCAGCAGCATCTCTGTACATTTTGGAGCCAAGGGTTCAGAGACTCAGGGCCCCAGCACTTAAGCAGTATCATGATGGAGTCCCTGGTAATCAGTACTGTGTACAGAATTCTGCTACCTCACTACAAGCAGAAGGAAACATTGAACTCAGAGCC
3a_repeat_seed_1x_85	seed-mmu-miR-434-3p	GGTTCAAA	AAAGAGCAGAAGCAGCAGCATCTCTGTACATTTTGGAGCCAAGGGTTCAGAGACTCAGGGCCCCAGCACTTAAGCAGTGGTTCAAAGGAGTCCCTGGTAATCAGTACTGTGTACAGAATTCTGCTACCTCACTACAAGCAGAAGGAAACATTGAACTCAGAGCC
3a_repeat_seed_1x_86	seed-mmu-miR-450a-5p	TCGCAAAA	AAAGAGCAGAAGCAGCAGCATCTCTGTACATTTTGGAGCCAAGGGTTCAGAGACTCAGGGCCCCAGCACTTAAGCAGTTCGCAAAAGGAGTCCCTGGTAATCAGTACTGTGTACAGAATTCTGCTACCTCACTACAAGCAGAAGGAAACATTGAACTCAGAGCC
3a_repeat_seed_1x_87	seed-mmu-miR-451a	AACGGTTT	AAAGAGCAGAAGCAGCAGCATCTCTGTACATTTTGGAGCCAAGGGTTCAGAGACTCAGGGCCCCAGCACTTAAGCAGTAACGGTTTGGAGTCCCTGGTAATCAGTACTGTGTACAGAATTCTGCTACCTCACTACAAGCAGAAGGAAACATTGAACTCAGAGCC
3a_repeat_seed_1x_88	seed-mmu-miR-467a-3p	TGTATATG	AAAGAGCAGAAGCAGCAGCATCTCTGTACATTTTGGAGCCAAGGGTTCAGAGACTCAGGGCCCCAGCACTTAAGCAGTTGTATATGGGAGTCCCTGGTAATCAGTACTGTGTACAGAATTCTGCTACCTCACTACAAGCAGAAGGAAACATTGAACTCAGAGCC
3a_repeat_seed_1x_89	seed-mmu-miR-471-3p	ACCTTTCA	AAAGAGCAGAAGCAGCAGCATCTCTGTACATTTTGGAGCCAAGGGTTCAGAGACTCAGGGCCCCAGCACTTAAGCAGTACCTTTCAGGAGTCCCTGGTAATCAGTACTGTGTACAGAATTCTGCTACCTCACTACAAGCAGAAGGAAACATTGAACTCAGAGCC
3a_repeat_seed_1x_90	seed-mmu-miR-532-3p	GTGGGAGG	AAAGAGCAGAAGCAGCAGCATCTCTGTACATTTTGGAGCCAAGGGTTCAGAGACTCAGGGCCCCAGCACTTAAGCAGTGTGGGAGGGGAGTCCCTGGTAATCAGTACTGTGTACAGAATTCTGCTACCTCACTACAAGCAGAAGGAAACATTGAACTCAGAGCC
3a_repeat_seed_1x_91	seed-mmu-miR-484	GAGCCTGA	AAAGAGCAGAAGCAGCAGCATCTCTGTACATTTTGGAGCCAAGGGTTCAGAGACTCAGGGCCCCAGCACTTAAGCAGTGAGCCTGAGGAGTCCCTGGTAATCAGTACTGTGTACAGAATTCTGCTACCTCACTACAAGCAGAAGGAAACATTGAACTCAGAGCC
3a_repeat_seed_1x_92	seed-mmu-miR-486a-5p	GTACAGGA	AAAGAGCAGAAGCAGCAGCATCTCTGTACATTTTGGAGCCAAGGGTTCAGAGACTCAGGGCCCCAGCACTTAAGCAGTGTACAGGAGGAGTCCCTGGTAATCAGTACTGTGTACAGAATTCTGCTACCTCACTACAAGCAGAAGGAAACATTGAACTCAGAGCC
3a_repeat_seed_1x_93	seed-mmu-miR-540-3p	TCTGACCT	AAAGAGCAGAAGCAGCAGCATCTCTGTACATTTTGGAGCCAAGGGTTCAGAGACTCAGGGCCCCAGCACTTAAGCAGTTCTGACCTGGAGTCCCTGGTAATCAGTACTGTGTACAGAATTCTGCTACCTCACTACAAGCAGAAGGAAACATTGAACTCAGAGCC
3a_repeat_seed_1x_94	seed-mmu-miR-744-5p	GCCCCGCA	AAAGAGCAGAAGCAGCAGCATCTCTGTACATTTTGGAGCCAAGGGTTCAGAGACTCAGGGCCCCAGCACTTAAGCAGTGCCCCGCAGGAGTCCCTGGTAATCAGTACTGTGTACAGAATTCTGCTACCTCACTACAAGCAGAAGGAAACATTGAACTCAGAGCC
3a_repeat_seed_1x_95	seed-mmu-miR-374b-5p	TATTATAT	AAAGAGCAGAAGCAGCAGCATCTCTGTACATTTTGGAGCCAAGGGTTCAGAGACTCAGGGCCCCAGCACTTAAGCAGTTATTATATGGAGTCCCTGGTAATCAGTACTGTGTACAGAATTCTGCTACCTCACTACAAGCAGAAGGAAACATTGAACTCAGAGCC
3a_repeat_seed_1x_96	seed-mmu-miR-1264-3p	AAGATTTG	AAAGAGCAGAAGCAGCAGCATCTCTGTACATTTTGGAGCCAAGGGTTCAGAGACTCAGGGCCCCAGCACTTAAGCAGTAAGATTTGGGAGTCCCTGGTAATCAGTACTGTGTACAGAATTCTGCTACCTCACTACAAGCAGAAGGAAACATTGAACTCAGAGCC
3a_repeat_seed_1x_97	seed-mmu-miR-1249-3p	AAGGGCGT	AAAGAGCAGAAGCAGCAGCATCTCTGTACATTTTGGAGCCAAGGGTTCAGAGACTCAGGGCCCCAGCACTTAAGCAGTAAGGGCGTGGAGTCCCTGGTAATCAGTACTGTGTACAGAATTCTGCTACCTCACTACAAGCAGAAGGAAACATTGAACTCAGAGCC
3a_repeat_seed_1x_98	seed-mmu-miR-1843a-3p	CGATCAGA	AAAGAGCAGAAGCAGCAGCATCTCTGTACATTTTGGAGCCAAGGGTTCAGAGACTCAGGGCCCCAGCACTTAAGCAGTCGATCAGAGGAGTCCCTGGTAATCAGTACTGTGTACAGAATTCTGCTACCTCACTACAAGCAGAAGGAAACATTGAACTCAGAGCC
3a_repeat_seed_1x_99	seed-mmu-miR-1298-5p	CGAATGAA	AAAGAGCAGAAGCAGCAGCATCTCTGTACATTTTGGAGCCAAGGGTTCAGAGACTCAGGGCCCCAGCACTTAAGCAGTCGAATGAAGGAGTCCCTGGTAATCAGTACTGTGTACAGAATTCTGCTACCTCACTACAAGCAGAAGGAAACATTGAACTCAGAGCC
3a_repeat_seed_1x_100	seed-mmu-miR-764-5p	TGAGCACC	AAAGAGCAGAAGCAGCAGCATCTCTGTACATTTTGGAGCCAAGGGTTCAGAGACTCAGGGCCCCAGCACTTAAGCAGTTGAGCACCGGAGTCCCTGGTAATCAGTACTGTGTACAGAATTCTGCTACCTCACTACAAGCAGAAGGAAACATTGAACTCAGAGCC
3a_repeat_seed_1x_101	seed-mmu-miR-669a-5p	ACACAACT	AAAGAGCAGAAGCAGCAGCATCTCTGTACATTTTGGAGCCAAGGGTTCAGAGACTCAGGGCCCCAGCACTTAAGCAGTACACAACTGGAGTCCCTGGTAATCAGTACTGTGTACAGAATTCTGCTACCTCACTACAAGCAGAAGGAAACATTGAACTCAGAGCC
3a_repeat_seed_1x_102	seed-mmu-miR-674-5p	CTCAGTGC	AAAGAGCAGAAGCAGCAGCATCTCTGTACATTTTGGAGCCAAGGGTTCAGAGACTCAGGGCCCCAGCACTTAAGCAGTCTCAGTGCGGAGTCCCTGGTAATCAGTACTGTGTACAGAATTCTGCTACCTCACTACAAGCAGAAGGAAACATTGAACTCAGAGCC
3a_repeat_seed_1x_103	seed-mmu-miR-674-3p	GAGCTGTG	AAAGAGCAGAAGCAGCAGCATCTCTGTACATTTTGGAGCCAAGGGTTCAGAGACTCAGGGCCCCAGCACTTAAGCAGTGAGCTGTGGGAGTCCCTGGTAATCAGTACTGTGTACAGAATTCTGCTACCTCACTACAAGCAGAAGGAAACATTGAACTCAGAGCC
3a_repeat_seed_1x_104	seed-mmu-miR-423-5p	GCCCCTCA	AAAGAGCAGAAGCAGCAGCATCTCTGTACATTTTGGAGCCAAGGGTTCAGAGACTCAGGGCCCCAGCACTTAAGCAGTGCCCCTCAGGAGTCCCTGGTAATCAGTACTGTGTACAGAATTCTGCTACCTCACTACAAGCAGAAGGAAACATTGAACTCAGAGCC
3a_repeat_seed_1x_105	seed-mmu-miR-423-3p	ACCGAGCT	AAAGAGCAGAAGCAGCAGCATCTCTGTACATTTTGGAGCCAAGGGTTCAGAGACTCAGGGCCCCAGCACTTAAGCAGTACCGAGCTGGAGTCCCTGGTAATCAGTACTGTGTACAGAATTCTGCTACCTCACTACAAGCAGAAGGAAACATTGAACTCAGAGCC
3a_repeat_seed_1x_106	seed-mmu-miR-669b-5p	ACAAAACT	AAAGAGCAGAAGCAGCAGCATCTCTGTACATTTTGGAGCCAAGGGTTCAGAGACTCAGGGCCCCAGCACTTAAGCAGTACAAAACTGGAGTCCCTGGTAATCAGTACTGTGTACAGAATTCTGCTACCTCACTACAAGCAGAAGGAAACATTGAACTCAGAGCC
3a_repeat_seed_1x_107	seed-mmu-miR-669c-5p	ACAACTAT	AAAGAGCAGAAGCAGCAGCATCTCTGTACATTTTGGAGCCAAGGGTTCAGAGACTCAGGGCCCCAGCACTTAAGCAGTACAACTATGGAGTCCCTGGTAATCAGTACTGTGTACAGAATTCTGCTACCTCACTACAAGCAGAAGGAAACATTGAACTCAGAGCC
3a_repeat_seed_1x_108	seed-mmu-miR-455-3p	TGGACTGC	AAAGAGCAGAAGCAGCAGCATCTCTGTACATTTTGGAGCCAAGGGTTCAGAGACTCAGGGCCCCAGCACTTAAGCAGTTGGACTGCGGAGTCCCTGGTAATCAGTACTGTGTACAGAATTCTGCTACCTCACTACAAGCAGAAGGAAACATTGAACTCAGAGCC
3a_repeat_seed_1x_109	seed-mmu-miR-652-3p	GCGCCATT	AAAGAGCAGAAGCAGCAGCATCTCTGTACATTTTGGAGCCAAGGGTTCAGAGACTCAGGGCCCCAGCACTTAAGCAGTGCGCCATTGGAGTCCCTGGTAATCAGTACTGTGTACAGAATTCTGCTACCTCACTACAAGCAGAAGGAAACATTGAACTCAGAGCC
3a_repeat_seed_1x_110	seed-mmu-miR-147-3p	CCGCACAC	AAAGAGCAGAAGCAGCAGCATCTCTGTACATTTTGGAGCCAAGGGTTCAGAGACTCAGGGCCCCAGCACTTAAGCAGTCCGCACACGGAGTCCCTGGTAATCAGTACTGTGTACAGAATTCTGCTACCTCACTACAAGCAGAAGGAAACATTGAACTCAGAGCC
3a_repeat_seed_1x_111	seed-mmu-miR-421-3p	CTGTTGAT	AAAGAGCAGAAGCAGCAGCATCTCTGTACATTTTGGAGCCAAGGGTTCAGAGACTCAGGGCCCCAGCACTTAAGCAGTCTGTTGATGGAGTCCCTGGTAATCAGTACTGTGTACAGAATTCTGCTACCTCACTACAAGCAGAAGGAAACATTGAACTCAGAGCC
3a_repeat_seed_1x_112	seed-mmu-miR-467c-5p	CGCACTTA	AAAGAGCAGAAGCAGCAGCATCTCTGTACATTTTGGAGCCAAGGGTTCAGAGACTCAGGGCCCCAGCACTTAAGCAGTCGCACTTAGGAGTCCCTGGTAATCAGTACTGTGTACAGAATTCTGCTACCTCACTACAAGCAGAAGGAAACATTGAACTCAGAGCC
3a_repeat_seed_1x_113	seed-mmu-miR-574-3p	TGAGCGTG	AAAGAGCAGAAGCAGCAGCATCTCTGTACATTTTGGAGCCAAGGGTTCAGAGACTCAGGGCCCCAGCACTTAAGCAGTTGAGCGTGGGAGTCCCTGGTAATCAGTACTGTGTACAGAATTCTGCTACCTCACTACAAGCAGAAGGAAACATTGAACTCAGAGCC
3a_repeat_seed_1x_114	seed-mmu-miR-466d-3p	TATGTATA	AAAGAGCAGAAGCAGCAGCATCTCTGTACATTTTGGAGCCAAGGGTTCAGAGACTCAGGGCCCCAGCACTTAAGCAGTTATGTATAGGAGTCCCTGGTAATCAGTACTGTGTACAGAATTCTGCTACCTCACTACAAGCAGAAGGAAACATTGAACTCAGAGCC
3a_repeat_seed_1x_115	seed-mmu-miR-877-3p	AGAGGACA	AAAGAGCAGAAGCAGCAGCATCTCTGTACATTTTGGAGCCAAGGGTTCAGAGACTCAGGGCCCCAGCACTTAAGCAGTAGAGGACAGGAGTCCCTGGTAATCAGTACTGTGTACAGAATTCTGCTACCTCACTACAAGCAGAAGGAAACATTGAACTCAGAGCC
3a_repeat_seed_1x_116	seed-mmu-miR-467e-5p	ACACTTAT	AAAGAGCAGAAGCAGCAGCATCTCTGTACATTTTGGAGCCAAGGGTTCAGAGACTCAGGGCCCCAGCACTTAAGCAGTACACTTATGGAGTCCCTGGTAATCAGTACTGTGTACAGAATTCTGCTACCTCACTACAAGCAGAAGGAAACATTGAACTCAGAGCC
3a_repeat_seed_1x_117	seed-mmu-miR-669o-5p	CACAACTA	AAAGAGCAGAAGCAGCAGCATCTCTGTACATTTTGGAGCCAAGGGTTCAGAGACTCAGGGCCCCAGCACTTAAGCAGTCACAACTAGGAGTCCCTGGTAATCAGTACTGTGTACAGAATTCTGCTACCTCACTACAAGCAGAAGGAAACATTGAACTCAGAGCC
3a_repeat_seed_1x_118	seed-mmu-miR-1962	CAGCCTCT	AAAGAGCAGAAGCAGCAGCATCTCTGTACATTTTGGAGCCAAGGGTTCAGAGACTCAGGGCCCCAGCACTTAAGCAGTCAGCCTCTGGAGTCCCTGGTAATCAGTACTGTGTACAGAATTCTGCTACCTCACTACAAGCAGAAGGAAACATTGAACTCAGAGCC
3a_repeat_seed_1x_119	seed-mmu-miR-1839-3p	GTAGGTCT	AAAGAGCAGAAGCAGCAGCATCTCTGTACATTTTGGAGCCAAGGGTTCAGAGACTCAGGGCCCCAGCACTTAAGCAGTGTAGGTCTGGAGTCCCTGGTAATCAGTACTGTGTACAGAATTCTGCTACCTCACTACAAGCAGAAGGAAACATTGAACTCAGAGCC
3a_repeat_seed_1x_120	seed-mmu-miR-3068-3p	AATTCACC	AAAGAGCAGAAGCAGCAGCATCTCTGTACATTTTGGAGCCAAGGGTTCAGAGACTCAGGGCCCCAGCACTTAAGCAGTAATTCACCGGAGTCCCTGGTAATCAGTACTGTGTACAGAATTCTGCTACCTCACTACAAGCAGAAGGAAACATTGAACTCAGAGCC
3a_repeat_seed_1x_121	seed-mmu-miR-3084-5p	CCTTCAAC	AAAGAGCAGAAGCAGCAGCATCTCTGTACATTTTGGAGCCAAGGGTTCAGAGACTCAGGGCCCCAGCACTTAAGCAGTCCTTCAACGGAGTCCCTGGTAATCAGTACTGTGTACAGAATTCTGCTACCTCACTACAAGCAGAAGGAAACATTGAACTCAGAGCC
3a_repeat_seed_1x_122	seed-mmu-miR-3084-3p	TGGCAGAA	AAAGAGCAGAAGCAGCAGCATCTCTGTACATTTTGGAGCCAAGGGTTCAGAGACTCAGGGCCCCAGCACTTAAGCAGTTGGCAGAAGGAGTCCCTGGTAATCAGTACTGTGTACAGAATTCTGCTACCTCACTACAAGCAGAAGGAAACATTGAACTCAGAGCC
3a_repeat_seed_1x_123	seed-mmu-miR-3091-3p	CAGGCCCG	AAAGAGCAGAAGCAGCAGCATCTCTGTACATTTTGGAGCCAAGGGTTCAGAGACTCAGGGCCCCAGCACTTAAGCAGTCAGGCCCGGGAGTCCCTGGTAATCAGTACTGTGTACAGAATTCTGCTACCTCACTACAAGCAGAAGGAAACATTGAACTCAGAGCC
3a_repeat_seed_1x_124	seed-mmu-miR-344f-5p	GACTGACT	AAAGAGCAGAAGCAGCAGCATCTCTGTACATTTTGGAGCCAAGGGTTCAGAGACTCAGGGCCCCAGCACTTAAGCAGTGACTGACTGGAGTCCCTGGTAATCAGTACTGTGTACAGAATTCTGCTACCTCACTACAAGCAGAAGGAAACATTGAACTCAGAGCC
