## Supplementary material for "MicroRNA-directed control of complex mRNA stability patterns across cell types": Design of Library 3: 3b_repeat_seed_3x_design_inserted.csv

	miRNA1	miRNA2	miRNA3	target1	target2	target3	seq
3b_repeat_seed_3x_1	seed-mmu-let-7g-5p	seed-mmu-let-7g-5p	seed-mmu-let-7g-5p	CTACCTCA	CTACCTCA	CTACCTCA	AAAGAGCAGAAGCAGCAGCATCTCTGTACATTTTGGAGCCAAGGGTTCAGAGACTCACTACCTCAGCACTTAAGCAGTCTACCTCAGGAGTCCCTGGTACTACCTCATGTGTACAGAATTCTGCTACCTCACTACAAGCAGAAGGAAACATTGAACTCAGAGCC
3b_repeat_seed_3x_2	seed-mmu-miR-15b-5p	seed-mmu-miR-15b-5p	seed-mmu-miR-15b-5p	TGCTGCTA	TGCTGCTA	TGCTGCTA	AAAGAGCAGAAGCAGCAGCATCTCTGTACATTTTGGAGCCAAGGGTTCAGAGACTCATGCTGCTAGCACTTAAGCAGTTGCTGCTAGGAGTCCCTGGTATGCTGCTATGTGTACAGAATTCTGCTACCTCACTACAAGCAGAAGGAAACATTGAACTCAGAGCC
3b_repeat_seed_3x_3	seed-mmu-miR-15b-3p	seed-mmu-miR-15b-3p	seed-mmu-miR-15b-3p	ATGATTCG	ATGATTCG	ATGATTCG	AAAGAGCAGAAGCAGCAGCATCTCTGTACATTTTGGAGCCAAGGGTTCAGAGACTCAATGATTCGGCACTTAAGCAGTATGATTCGGGAGTCCCTGGTAATGATTCGTGTGTACAGAATTCTGCTACCTCACTACAAGCAGAAGGAAACATTGAACTCAGAGCC
3b_repeat_seed_3x_4	seed-mmu-miR-23b-3p	seed-mmu-miR-23b-3p	seed-mmu-miR-23b-3p	AATGTGAT	AATGTGAT	AATGTGAT	AAAGAGCAGAAGCAGCAGCATCTCTGTACATTTTGGAGCCAAGGGTTCAGAGACTCAAATGTGATGCACTTAAGCAGTAATGTGATGGAGTCCCTGGTAAATGTGATTGTGTACAGAATTCTGCTACCTCACTACAAGCAGAAGGAAACATTGAACTCAGAGCC
3b_repeat_seed_3x_5	seed-mmu-miR-27b-3p	seed-mmu-miR-27b-3p	seed-mmu-miR-27b-3p	ACTGTGAA	ACTGTGAA	ACTGTGAA	AAAGAGCAGAAGCAGCAGCATCTCTGTACATTTTGGAGCCAAGGGTTCAGAGACTCAACTGTGAAGCACTTAAGCAGTACTGTGAAGGAGTCCCTGGTAACTGTGAATGTGTACAGAATTCTGCTACCTCACTACAAGCAGAAGGAAACATTGAACTCAGAGCC
3b_repeat_seed_3x_6	seed-mmu-miR-29b-3p	seed-mmu-miR-29b-3p	seed-mmu-miR-29b-3p	TGGTGCTA	TGGTGCTA	TGGTGCTA	AAAGAGCAGAAGCAGCAGCATCTCTGTACATTTTGGAGCCAAGGGTTCAGAGACTCATGGTGCTAGCACTTAAGCAGTTGGTGCTAGGAGTCCCTGGTATGGTGCTATGTGTACAGAATTCTGCTACCTCACTACAAGCAGAAGGAAACATTGAACTCAGAGCC
3b_repeat_seed_3x_7	seed-mmu-miR-30a-5p	seed-mmu-miR-30a-5p	seed-mmu-miR-30a-5p	TGTTTACA	TGTTTACA	TGTTTACA	AAAGAGCAGAAGCAGCAGCATCTCTGTACATTTTGGAGCCAAGGGTTCAGAGACTCATGTTTACAGCACTTAAGCAGTTGTTTACAGGAGTCCCTGGTATGTTTACATGTGTACAGAATTCTGCTACCTCACTACAAGCAGAAGGAAACATTGAACTCAGAGCC
3b_repeat_seed_3x_8	seed-mmu-miR-30a-3p	seed-mmu-miR-30a-3p	seed-mmu-miR-30a-3p	ACTGAAAG	ACTGAAAG	ACTGAAAG	AAAGAGCAGAAGCAGCAGCATCTCTGTACATTTTGGAGCCAAGGGTTCAGAGACTCAACTGAAAGGCACTTAAGCAGTACTGAAAGGGAGTCCCTGGTAACTGAAAGTGTGTACAGAATTCTGCTACCTCACTACAAGCAGAAGGAAACATTGAACTCAGAGCC
3b_repeat_seed_3x_9	seed-mmu-miR-99a-5p	seed-mmu-miR-99a-5p	seed-mmu-miR-99a-5p	TACGGGTT	TACGGGTT	TACGGGTT	AAAGAGCAGAAGCAGCAGCATCTCTGTACATTTTGGAGCCAAGGGTTCAGAGACTCATACGGGTTGCACTTAAGCAGTTACGGGTTGGAGTCCCTGGTATACGGGTTTGTGTACAGAATTCTGCTACCTCACTACAAGCAGAAGGAAACATTGAACTCAGAGCC
3b_repeat_seed_3x_10	seed-mmu-miR-125a-5p	seed-mmu-miR-125a-5p	seed-mmu-miR-125a-5p	CTCAGGGA	CTCAGGGA	CTCAGGGA	AAAGAGCAGAAGCAGCAGCATCTCTGTACATTTTGGAGCCAAGGGTTCAGAGACTCACTCAGGGAGCACTTAAGCAGTCTCAGGGAGGAGTCCCTGGTACTCAGGGATGTGTACAGAATTCTGCTACCTCACTACAAGCAGAAGGAAACATTGAACTCAGAGCC
3b_repeat_seed_3x_11	seed-mmu-miR-126a-5p	seed-mmu-miR-126a-5p	seed-mmu-miR-126a-5p	TAATAATG	TAATAATG	TAATAATG	AAAGAGCAGAAGCAGCAGCATCTCTGTACATTTTGGAGCCAAGGGTTCAGAGACTCATAATAATGGCACTTAAGCAGTTAATAATGGGAGTCCCTGGTATAATAATGTGTGTACAGAATTCTGCTACCTCACTACAAGCAGAAGGAAACATTGAACTCAGAGCC
3b_repeat_seed_3x_12	seed-mmu-miR-126a-3p	seed-mmu-miR-126a-3p	seed-mmu-miR-126a-3p	CGGTACGA	CGGTACGA	CGGTACGA	AAAGAGCAGAAGCAGCAGCATCTCTGTACATTTTGGAGCCAAGGGTTCAGAGACTCACGGTACGAGCACTTAAGCAGTCGGTACGAGGAGTCCCTGGTACGGTACGATGTGTACAGAATTCTGCTACCTCACTACAAGCAGAAGGAAACATTGAACTCAGAGCC
3b_repeat_seed_3x_13	seed-mmu-miR-128-3p	seed-mmu-miR-128-3p	seed-mmu-miR-128-3p	CACTGTGA	CACTGTGA	CACTGTGA	AAAGAGCAGAAGCAGCAGCATCTCTGTACATTTTGGAGCCAAGGGTTCAGAGACTCACACTGTGAGCACTTAAGCAGTCACTGTGAGGAGTCCCTGGTACACTGTGATGTGTACAGAATTCTGCTACCTCACTACAAGCAGAAGGAAACATTGAACTCAGAGCC
3b_repeat_seed_3x_14	seed-mmu-miR-9-5p	seed-mmu-miR-9-5p	seed-mmu-miR-9-5p	ACCAAAGA	ACCAAAGA	ACCAAAGA	AAAGAGCAGAAGCAGCAGCATCTCTGTACATTTTGGAGCCAAGGGTTCAGAGACTCAACCAAAGAGCACTTAAGCAGTACCAAAGAGGAGTCCCTGGTAACCAAAGATGTGTACAGAATTCTGCTACCTCACTACAAGCAGAAGGAAACATTGAACTCAGAGCC
3b_repeat_seed_3x_15	seed-mmu-miR-132-3p	seed-mmu-miR-132-3p	seed-mmu-miR-132-3p	GACTGTTA	GACTGTTA	GACTGTTA	AAAGAGCAGAAGCAGCAGCATCTCTGTACATTTTGGAGCCAAGGGTTCAGAGACTCAGACTGTTAGCACTTAAGCAGTGACTGTTAGGAGTCCCTGGTAGACTGTTATGTGTACAGAATTCTGCTACCTCACTACAAGCAGAAGGAAACATTGAACTCAGAGCC
3b_repeat_seed_3x_16	seed-mmu-miR-138-5p	seed-mmu-miR-138-5p	seed-mmu-miR-138-5p	CACCAGCT	CACCAGCT	CACCAGCT	AAAGAGCAGAAGCAGCAGCATCTCTGTACATTTTGGAGCCAAGGGTTCAGAGACTCACACCAGCTGCACTTAAGCAGTCACCAGCTGGAGTCCCTGGTACACCAGCTTGTGTACAGAATTCTGCTACCTCACTACAAGCAGAAGGAAACATTGAACTCAGAGCC
3b_repeat_seed_3x_17	seed-mmu-miR-140-5p	seed-mmu-miR-140-5p	seed-mmu-miR-140-5p	AACCACTG	AACCACTG	AACCACTG	AAAGAGCAGAAGCAGCAGCATCTCTGTACATTTTGGAGCCAAGGGTTCAGAGACTCAAACCACTGGCACTTAAGCAGTAACCACTGGGAGTCCCTGGTAAACCACTGTGTGTACAGAATTCTGCTACCTCACTACAAGCAGAAGGAAACATTGAACTCAGAGCC
3b_repeat_seed_3x_18	seed-mmu-miR-140-3p	seed-mmu-miR-140-3p	seed-mmu-miR-140-3p	CTGTGGTA	CTGTGGTA	CTGTGGTA	AAAGAGCAGAAGCAGCAGCATCTCTGTACATTTTGGAGCCAAGGGTTCAGAGACTCACTGTGGTAGCACTTAAGCAGTCTGTGGTAGGAGTCCCTGGTACTGTGGTATGTGTACAGAATTCTGCTACCTCACTACAAGCAGAAGGAAACATTGAACTCAGAGCC
3b_repeat_seed_3x_19	seed-mmu-miR-142a-5p	seed-mmu-miR-142a-5p	seed-mmu-miR-142a-5p	ACTTTATG	ACTTTATG	ACTTTATG	AAAGAGCAGAAGCAGCAGCATCTCTGTACATTTTGGAGCCAAGGGTTCAGAGACTCAACTTTATGGCACTTAAGCAGTACTTTATGGGAGTCCCTGGTAACTTTATGTGTGTACAGAATTCTGCTACCTCACTACAAGCAGAAGGAAACATTGAACTCAGAGCC
3b_repeat_seed_3x_20	seed-mmu-miR-142a-3p	seed-mmu-miR-142a-3p	seed-mmu-miR-142a-3p	ACACTACA	ACACTACA	ACACTACA	AAAGAGCAGAAGCAGCAGCATCTCTGTACATTTTGGAGCCAAGGGTTCAGAGACTCAACACTACAGCACTTAAGCAGTACACTACAGGAGTCCCTGGTAACACTACATGTGTACAGAATTCTGCTACCTCACTACAAGCAGAAGGAAACATTGAACTCAGAGCC
3b_repeat_seed_3x_21	seed-mmu-miR-145a-5p	seed-mmu-miR-145a-5p	seed-mmu-miR-145a-5p	AACTGGAC	AACTGGAC	AACTGGAC	AAAGAGCAGAAGCAGCAGCATCTCTGTACATTTTGGAGCCAAGGGTTCAGAGACTCAAACTGGACGCACTTAAGCAGTAACTGGACGGAGTCCCTGGTAAACTGGACTGTGTACAGAATTCTGCTACCTCACTACAAGCAGAAGGAAACATTGAACTCAGAGCC
3b_repeat_seed_3x_22	seed-mmu-miR-146a-5p	seed-mmu-miR-146a-5p	seed-mmu-miR-146a-5p	AGTTCTCA	AGTTCTCA	AGTTCTCA	AAAGAGCAGAAGCAGCAGCATCTCTGTACATTTTGGAGCCAAGGGTTCAGAGACTCAAGTTCTCAGCACTTAAGCAGTAGTTCTCAGGAGTCCCTGGTAAGTTCTCATGTGTACAGAATTCTGCTACCTCACTACAAGCAGAAGGAAACATTGAACTCAGAGCC
3b_repeat_seed_3x_23	seed-mmu-miR-149-3p	seed-mmu-miR-149-3p	seed-mmu-miR-149-3p	CCTCCCTC	CCTCCCTC	CCTCCCTC	AAAGAGCAGAAGCAGCAGCATCTCTGTACATTTTGGAGCCAAGGGTTCAGAGACTCACCTCCCTCGCACTTAAGCAGTCCTCCCTCGGAGTCCCTGGTACCTCCCTCTGTGTACAGAATTCTGCTACCTCACTACAAGCAGAAGGAAACATTGAACTCAGAGCC
3b_repeat_seed_3x_24	seed-mmu-miR-150-5p	seed-mmu-miR-150-5p	seed-mmu-miR-150-5p	TTGGGAGA	TTGGGAGA	TTGGGAGA	AAAGAGCAGAAGCAGCAGCATCTCTGTACATTTTGGAGCCAAGGGTTCAGAGACTCATTGGGAGAGCACTTAAGCAGTTTGGGAGAGGAGTCCCTGGTATTGGGAGATGTGTACAGAATTCTGCTACCTCACTACAAGCAGAAGGAAACATTGAACTCAGAGCC
3b_repeat_seed_3x_25	seed-mmu-miR-151-5p	seed-mmu-miR-151-5p	seed-mmu-miR-151-5p	CTCCTCGA	CTCCTCGA	CTCCTCGA	AAAGAGCAGAAGCAGCAGCATCTCTGTACATTTTGGAGCCAAGGGTTCAGAGACTCACTCCTCGAGCACTTAAGCAGTCTCCTCGAGGAGTCCCTGGTACTCCTCGATGTGTACAGAATTCTGCTACCTCACTACAAGCAGAAGGAAACATTGAACTCAGAGCC
3b_repeat_seed_3x_26	seed-mmu-miR-151-3p	seed-mmu-miR-151-3p	seed-mmu-miR-151-3p	CAGTCTAG	CAGTCTAG	CAGTCTAG	AAAGAGCAGAAGCAGCAGCATCTCTGTACATTTTGGAGCCAAGGGTTCAGAGACTCACAGTCTAGGCACTTAAGCAGTCAGTCTAGGGAGTCCCTGGTACAGTCTAGTGTGTACAGAATTCTGCTACCTCACTACAAGCAGAAGGAAACATTGAACTCAGAGCC
3b_repeat_seed_3x_27	seed-mmu-miR-152-3p	seed-mmu-miR-152-3p	seed-mmu-miR-152-3p	TGCACTGA	TGCACTGA	TGCACTGA	AAAGAGCAGAAGCAGCAGCATCTCTGTACATTTTGGAGCCAAGGGTTCAGAGACTCATGCACTGAGCACTTAAGCAGTTGCACTGAGGAGTCCCTGGTATGCACTGATGTGTACAGAATTCTGCTACCTCACTACAAGCAGAAGGAAACATTGAACTCAGAGCC
3b_repeat_seed_3x_28	seed-mmu-miR-155-5p	seed-mmu-miR-155-5p	seed-mmu-miR-155-5p	AGCATTAA	AGCATTAA	AGCATTAA	AAAGAGCAGAAGCAGCAGCATCTCTGTACATTTTGGAGCCAAGGGTTCAGAGACTCAAGCATTAAGCACTTAAGCAGTAGCATTAAGGAGTCCCTGGTAAGCATTAATGTGTACAGAATTCTGCTACCTCACTACAAGCAGAAGGAAACATTGAACTCAGAGCC
3b_repeat_seed_3x_29	seed-mmu-miR-10b-5p	seed-mmu-miR-10b-5p	seed-mmu-miR-10b-5p	ACAGGGTA	ACAGGGTA	ACAGGGTA	AAAGAGCAGAAGCAGCAGCATCTCTGTACATTTTGGAGCCAAGGGTTCAGAGACTCAACAGGGTAGCACTTAAGCAGTACAGGGTAGGAGTCCCTGGTAACAGGGTATGTGTACAGAATTCTGCTACCTCACTACAAGCAGAAGGAAACATTGAACTCAGAGCC
3b_repeat_seed_3x_30	seed-mmu-miR-181a-5p	seed-mmu-miR-181a-5p	seed-mmu-miR-181a-5p	TGAATGTT	TGAATGTT	TGAATGTT	AAAGAGCAGAAGCAGCAGCATCTCTGTACATTTTGGAGCCAAGGGTTCAGAGACTCATGAATGTTGCACTTAAGCAGTTGAATGTTGGAGTCCCTGGTATGAATGTTTGTGTACAGAATTCTGCTACCTCACTACAAGCAGAAGGAAACATTGAACTCAGAGCC
3b_repeat_seed_3x_31	seed-mmu-miR-182-5p	seed-mmu-miR-182-5p	seed-mmu-miR-182-5p	TTGCCAAA	TTGCCAAA	TTGCCAAA	AAAGAGCAGAAGCAGCAGCATCTCTGTACATTTTGGAGCCAAGGGTTCAGAGACTCATTGCCAAAGCACTTAAGCAGTTTGCCAAAGGAGTCCCTGGTATTGCCAAATGTGTACAGAATTCTGCTACCTCACTACAAGCAGAAGGAAACATTGAACTCAGAGCC
3b_repeat_seed_3x_32	seed-mmu-miR-185-5p	seed-mmu-miR-185-5p	seed-mmu-miR-185-5p	TCTCTCCA	TCTCTCCA	TCTCTCCA	AAAGAGCAGAAGCAGCAGCATCTCTGTACATTTTGGAGCCAAGGGTTCAGAGACTCATCTCTCCAGCACTTAAGCAGTTCTCTCCAGGAGTCCCTGGTATCTCTCCATGTGTACAGAATTCTGCTACCTCACTACAAGCAGAAGGAAACATTGAACTCAGAGCC
3b_repeat_seed_3x_33	seed-mmu-miR-186-5p	seed-mmu-miR-186-5p	seed-mmu-miR-186-5p	ATTCTTTG	ATTCTTTG	ATTCTTTG	AAAGAGCAGAAGCAGCAGCATCTCTGTACATTTTGGAGCCAAGGGTTCAGAGACTCAATTCTTTGGCACTTAAGCAGTATTCTTTGGGAGTCCCTGGTAATTCTTTGTGTGTACAGAATTCTGCTACCTCACTACAAGCAGAAGGAAACATTGAACTCAGAGCC
3b_repeat_seed_3x_34	seed-mmu-miR-24-3p	seed-mmu-miR-24-3p	seed-mmu-miR-24-3p	CTGAGCCA	CTGAGCCA	CTGAGCCA	AAAGAGCAGAAGCAGCAGCATCTCTGTACATTTTGGAGCCAAGGGTTCAGAGACTCACTGAGCCAGCACTTAAGCAGTCTGAGCCAGGAGTCCCTGGTACTGAGCCATGTGTACAGAATTCTGCTACCTCACTACAAGCAGAAGGAAACATTGAACTCAGAGCC
3b_repeat_seed_3x_35	seed-mmu-miR-191-5p	seed-mmu-miR-191-5p	seed-mmu-miR-191-5p	TTCCGTTG	TTCCGTTG	TTCCGTTG	AAAGAGCAGAAGCAGCAGCATCTCTGTACATTTTGGAGCCAAGGGTTCAGAGACTCATTCCGTTGGCACTTAAGCAGTTTCCGTTGGGAGTCCCTGGTATTCCGTTGTGTGTACAGAATTCTGCTACCTCACTACAAGCAGAAGGAAACATTGAACTCAGAGCC
3b_repeat_seed_3x_36	seed-mmu-miR-194-5p	seed-mmu-miR-194-5p	seed-mmu-miR-194-5p	CTGTTACA	CTGTTACA	CTGTTACA	AAAGAGCAGAAGCAGCAGCATCTCTGTACATTTTGGAGCCAAGGGTTCAGAGACTCACTGTTACAGCACTTAAGCAGTCTGTTACAGGAGTCCCTGGTACTGTTACATGTGTACAGAATTCTGCTACCTCACTACAAGCAGAAGGAAACATTGAACTCAGAGCC
3b_repeat_seed_3x_37	seed-mmu-miR-204-5p	seed-mmu-miR-204-5p	seed-mmu-miR-204-5p	AAAGGGAA	AAAGGGAA	AAAGGGAA	AAAGAGCAGAAGCAGCAGCATCTCTGTACATTTTGGAGCCAAGGGTTCAGAGACTCAAAAGGGAAGCACTTAAGCAGTAAAGGGAAGGAGTCCCTGGTAAAAGGGAATGTGTACAGAATTCTGCTACCTCACTACAAGCAGAAGGAAACATTGAACTCAGAGCC
3b_repeat_seed_3x_38	seed-mmu-miR-122-5p	seed-mmu-miR-122-5p	seed-mmu-miR-122-5p	ACACTCCA	ACACTCCA	ACACTCCA	AAAGAGCAGAAGCAGCAGCATCTCTGTACATTTTGGAGCCAAGGGTTCAGAGACTCAACACTCCAGCACTTAAGCAGTACACTCCAGGAGTCCCTGGTAACACTCCATGTGTACAGAATTCTGCTACCTCACTACAAGCAGAAGGAAACATTGAACTCAGAGCC
3b_repeat_seed_3x_39	seed-mmu-miR-143-3p	seed-mmu-miR-143-3p	seed-mmu-miR-143-3p	TCATCTCA	TCATCTCA	TCATCTCA	AAAGAGCAGAAGCAGCAGCATCTCTGTACATTTTGGAGCCAAGGGTTCAGAGACTCATCATCTCAGCACTTAAGCAGTTCATCTCAGGAGTCCCTGGTATCATCTCATGTGTACAGAATTCTGCTACCTCACTACAAGCAGAAGGAAACATTGAACTCAGAGCC
3b_repeat_seed_3x_40	seed-mmu-miR-296-3p	seed-mmu-miR-296-3p	seed-mmu-miR-296-3p	CAACCCTC	CAACCCTC	CAACCCTC	AAAGAGCAGAAGCAGCAGCATCTCTGTACATTTTGGAGCCAAGGGTTCAGAGACTCACAACCCTCGCACTTAAGCAGTCAACCCTCGGAGTCCCTGGTACAACCCTCTGTGTACAGAATTCTGCTACCTCACTACAAGCAGAAGGAAACATTGAACTCAGAGCC
3b_repeat_seed_3x_41	seed-mmu-let-7d-5p	seed-mmu-let-7d-5p	seed-mmu-let-7d-5p	CTACCTCT	CTACCTCT	CTACCTCT	AAAGAGCAGAAGCAGCAGCATCTCTGTACATTTTGGAGCCAAGGGTTCAGAGACTCACTACCTCTGCACTTAAGCAGTCTACCTCTGGAGTCCCTGGTACTACCTCTTGTGTACAGAATTCTGCTACCTCACTACAAGCAGAAGGAAACATTGAACTCAGAGCC
3b_repeat_seed_3x_42	seed-mmu-let-7d-3p	seed-mmu-let-7d-3p	seed-mmu-let-7d-3p	TCGTATAG	TCGTATAG	TCGTATAG	AAAGAGCAGAAGCAGCAGCATCTCTGTACATTTTGGAGCCAAGGGTTCAGAGACTCATCGTATAGGCACTTAAGCAGTTCGTATAGGGAGTCCCTGGTATCGTATAGTGTGTACAGAATTCTGCTACCTCACTACAAGCAGAAGGAAACATTGAACTCAGAGCC
3b_repeat_seed_3x_43	seed-mmu-miR-106a-5p	seed-mmu-miR-106a-5p	seed-mmu-miR-106a-5p	GCACTTTG	GCACTTTG	GCACTTTG	AAAGAGCAGAAGCAGCAGCATCTCTGTACATTTTGGAGCCAAGGGTTCAGAGACTCAGCACTTTGGCACTTAAGCAGTGCACTTTGGGAGTCCCTGGTAGCACTTTGTGTGTACAGAATTCTGCTACCTCACTACAAGCAGAAGGAAACATTGAACTCAGAGCC
3b_repeat_seed_3x_44	seed-mmu-miR-106b-5p	seed-mmu-miR-106b-5p	seed-mmu-miR-106b-5p	GCACTTTA	GCACTTTA	GCACTTTA	AAAGAGCAGAAGCAGCAGCATCTCTGTACATTTTGGAGCCAAGGGTTCAGAGACTCAGCACTTTAGCACTTAAGCAGTGCACTTTAGGAGTCCCTGGTAGCACTTTATGTGTACAGAATTCTGCTACCTCACTACAAGCAGAAGGAAACATTGAACTCAGAGCC
3b_repeat_seed_3x_45	seed-mmu-miR-130b-5p	seed-mmu-miR-130b-5p	seed-mmu-miR-130b-5p	GAAAGAGT	GAAAGAGT	GAAAGAGT	AAAGAGCAGAAGCAGCAGCATCTCTGTACATTTTGGAGCCAAGGGTTCAGAGACTCAGAAAGAGTGCACTTAAGCAGTGAAAGAGTGGAGTCCCTGGTAGAAAGAGTTGTGTACAGAATTCTGCTACCTCACTACAAGCAGAAGGAAACATTGAACTCAGAGCC
3b_repeat_seed_3x_46	seed-mmu-miR-130b-3p	seed-mmu-miR-130b-3p	seed-mmu-miR-130b-3p	TTGCACTG	TTGCACTG	TTGCACTG	AAAGAGCAGAAGCAGCAGCATCTCTGTACATTTTGGAGCCAAGGGTTCAGAGACTCATTGCACTGGCACTTAAGCAGTTTGCACTGGGAGTCCCTGGTATTGCACTGTGTGTACAGAATTCTGCTACCTCACTACAAGCAGAAGGAAACATTGAACTCAGAGCC
3b_repeat_seed_3x_47	seed-mmu-miR-19b-3p	seed-mmu-miR-19b-3p	seed-mmu-miR-19b-3p	TTTGCACA	TTTGCACA	TTTGCACA	AAAGAGCAGAAGCAGCAGCATCTCTGTACATTTTGGAGCCAAGGGTTCAGAGACTCATTTGCACAGCACTTAAGCAGTTTTGCACAGGAGTCCCTGGTATTTGCACATGTGTACAGAATTCTGCTACCTCACTACAAGCAGAAGGAAACATTGAACTCAGAGCC
3b_repeat_seed_3x_48	seed-mmu-miR-196a-5p	seed-mmu-miR-196a-5p	seed-mmu-miR-196a-5p	ACTACCTA	ACTACCTA	ACTACCTA	AAAGAGCAGAAGCAGCAGCATCTCTGTACATTTTGGAGCCAAGGGTTCAGAGACTCAACTACCTAGCACTTAAGCAGTACTACCTAGGAGTCCCTGGTAACTACCTATGTGTACAGAATTCTGCTACCTCACTACAAGCAGAAGGAAACATTGAACTCAGAGCC
3b_repeat_seed_3x_49	seed-mmu-miR-18a-5p	seed-mmu-miR-18a-5p	seed-mmu-miR-18a-5p	GCACCTTA	GCACCTTA	GCACCTTA	AAAGAGCAGAAGCAGCAGCATCTCTGTACATTTTGGAGCCAAGGGTTCAGAGACTCAGCACCTTAGCACTTAAGCAGTGCACCTTAGGAGTCCCTGGTAGCACCTTATGTGTACAGAATTCTGCTACCTCACTACAAGCAGAAGGAAACATTGAACTCAGAGCC
3b_repeat_seed_3x_50	seed-mmu-miR-21a-5p	seed-mmu-miR-21a-5p	seed-mmu-miR-21a-5p	ATAAGCTA	ATAAGCTA	ATAAGCTA	AAAGAGCAGAAGCAGCAGCATCTCTGTACATTTTGGAGCCAAGGGTTCAGAGACTCAATAAGCTAGCACTTAAGCAGTATAAGCTAGGAGTCCCTGGTAATAAGCTATGTGTACAGAATTCTGCTACCTCACTACAAGCAGAAGGAAACATTGAACTCAGAGCC
3b_repeat_seed_3x_51	seed-mmu-miR-22-3p	seed-mmu-miR-22-3p	seed-mmu-miR-22-3p	GGCAGCTT	GGCAGCTT	GGCAGCTT	AAAGAGCAGAAGCAGCAGCATCTCTGTACATTTTGGAGCCAAGGGTTCAGAGACTCAGGCAGCTTGCACTTAAGCAGTGGCAGCTTGGAGTCCCTGGTAGGCAGCTTTGTGTACAGAATTCTGCTACCTCACTACAAGCAGAAGGAAACATTGAACTCAGAGCC
3b_repeat_seed_3x_52	seed-mmu-miR-26a-5p	seed-mmu-miR-26a-5p	seed-mmu-miR-26a-5p	TACTTGAA	TACTTGAA	TACTTGAA	AAAGAGCAGAAGCAGCAGCATCTCTGTACATTTTGGAGCCAAGGGTTCAGAGACTCATACTTGAAGCACTTAAGCAGTTACTTGAAGGAGTCCCTGGTATACTTGAATGTGTACAGAATTCTGCTACCTCACTACAAGCAGAAGGAAACATTGAACTCAGAGCC
3b_repeat_seed_3x_53	seed-mmu-miR-31-5p	seed-mmu-miR-31-5p	seed-mmu-miR-31-5p	TCTTGCCT	TCTTGCCT	TCTTGCCT	AAAGAGCAGAAGCAGCAGCATCTCTGTACATTTTGGAGCCAAGGGTTCAGAGACTCATCTTGCCTGCACTTAAGCAGTTCTTGCCTGGAGTCCCTGGTATCTTGCCTTGTGTACAGAATTCTGCTACCTCACTACAAGCAGAAGGAAACATTGAACTCAGAGCC
3b_repeat_seed_3x_54	seed-mmu-miR-92a-3p	seed-mmu-miR-92a-3p	seed-mmu-miR-92a-3p	GTGCAATA	GTGCAATA	GTGCAATA	AAAGAGCAGAAGCAGCAGCATCTCTGTACATTTTGGAGCCAAGGGTTCAGAGACTCAGTGCAATAGCACTTAAGCAGTGTGCAATAGGAGTCCCTGGTAGTGCAATATGTGTACAGAATTCTGCTACCTCACTACAAGCAGAAGGAAACATTGAACTCAGAGCC
3b_repeat_seed_3x_55	seed-mmu-miR-34a-5p	seed-mmu-miR-34a-5p	seed-mmu-miR-34a-5p	CACTGCCA	CACTGCCA	CACTGCCA	AAAGAGCAGAAGCAGCAGCATCTCTGTACATTTTGGAGCCAAGGGTTCAGAGACTCACACTGCCAGCACTTAAGCAGTCACTGCCAGGAGTCCCTGGTACACTGCCATGTGTACAGAATTCTGCTACCTCACTACAAGCAGAAGGAAACATTGAACTCAGAGCC
3b_repeat_seed_3x_56	seed-mmu-miR-103-3p	seed-mmu-miR-103-3p	seed-mmu-miR-103-3p	ATGCTGCT	ATGCTGCT	ATGCTGCT	AAAGAGCAGAAGCAGCAGCATCTCTGTACATTTTGGAGCCAAGGGTTCAGAGACTCAATGCTGCTGCACTTAAGCAGTATGCTGCTGGAGTCCCTGGTAATGCTGCTTGTGTACAGAATTCTGCTACCTCACTACAAGCAGAAGGAAACATTGAACTCAGAGCC
3b_repeat_seed_3x_57	seed-mmu-miR-322-5p	seed-mmu-miR-322-5p	seed-mmu-miR-322-5p	TGCTGCTG	TGCTGCTG	TGCTGCTG	AAAGAGCAGAAGCAGCAGCATCTCTGTACATTTTGGAGCCAAGGGTTCAGAGACTCATGCTGCTGGCACTTAAGCAGTTGCTGCTGGGAGTCCCTGGTATGCTGCTGTGTGTACAGAATTCTGCTACCTCACTACAAGCAGAAGGAAACATTGAACTCAGAGCC
3b_repeat_seed_3x_58	seed-mmu-miR-323-5p	seed-mmu-miR-323-5p	seed-mmu-miR-323-5p	GACCACCT	GACCACCT	GACCACCT	AAAGAGCAGAAGCAGCAGCATCTCTGTACATTTTGGAGCCAAGGGTTCAGAGACTCAGACCACCTGCACTTAAGCAGTGACCACCTGGAGTCCCTGGTAGACCACCTTGTGTACAGAATTCTGCTACCTCACTACAAGCAGAAGGAAACATTGAACTCAGAGCC
3b_repeat_seed_3x_59	seed-mmu-miR-328-3p	seed-mmu-miR-328-3p	seed-mmu-miR-328-3p	AGGGCCAG	AGGGCCAG	AGGGCCAG	AAAGAGCAGAAGCAGCAGCATCTCTGTACATTTTGGAGCCAAGGGTTCAGAGACTCAAGGGCCAGGCACTTAAGCAGTAGGGCCAGGGAGTCCCTGGTAAGGGCCAGTGTGTACAGAATTCTGCTACCTCACTACAAGCAGAAGGAAACATTGAACTCAGAGCC
3b_repeat_seed_3x_60	seed-mmu-miR-338-3p	seed-mmu-miR-338-3p	seed-mmu-miR-338-3p	ATGCTGGA	ATGCTGGA	ATGCTGGA	AAAGAGCAGAAGCAGCAGCATCTCTGTACATTTTGGAGCCAAGGGTTCAGAGACTCAATGCTGGAGCACTTAAGCAGTATGCTGGAGGAGTCCCTGGTAATGCTGGATGTGTACAGAATTCTGCTACCTCACTACAAGCAGAAGGAAACATTGAACTCAGAGCC
3b_repeat_seed_3x_61	seed-mmu-miR-339-5p	seed-mmu-miR-339-5p	seed-mmu-miR-339-5p	GACAGGGA	GACAGGGA	GACAGGGA	AAAGAGCAGAAGCAGCAGCATCTCTGTACATTTTGGAGCCAAGGGTTCAGAGACTCAGACAGGGAGCACTTAAGCAGTGACAGGGAGGAGTCCCTGGTAGACAGGGATGTGTACAGAATTCTGCTACCTCACTACAAGCAGAAGGAAACATTGAACTCAGAGCC
3b_repeat_seed_3x_62	seed-mmu-miR-342-5p	seed-mmu-miR-342-5p	seed-mmu-miR-342-5p	GCACCCCT	GCACCCCT	GCACCCCT	AAAGAGCAGAAGCAGCAGCATCTCTGTACATTTTGGAGCCAAGGGTTCAGAGACTCAGCACCCCTGCACTTAAGCAGTGCACCCCTGGAGTCCCTGGTAGCACCCCTTGTGTACAGAATTCTGCTACCTCACTACAAGCAGAAGGAAACATTGAACTCAGAGCC
3b_repeat_seed_3x_63	seed-mmu-miR-342-3p	seed-mmu-miR-342-3p	seed-mmu-miR-342-3p	GTGTGAGA	GTGTGAGA	GTGTGAGA	AAAGAGCAGAAGCAGCAGCATCTCTGTACATTTTGGAGCCAAGGGTTCAGAGACTCAGTGTGAGAGCACTTAAGCAGTGTGTGAGAGGAGTCCCTGGTAGTGTGAGATGTGTACAGAATTCTGCTACCTCACTACAAGCAGAAGGAAACATTGAACTCAGAGCC
3b_repeat_seed_3x_64	seed-mmu-miR-350-3p	seed-mmu-miR-350-3p	seed-mmu-miR-350-3p	TTTGTGAA	TTTGTGAA	TTTGTGAA	AAAGAGCAGAAGCAGCAGCATCTCTGTACATTTTGGAGCCAAGGGTTCAGAGACTCATTTGTGAAGCACTTAAGCAGTTTTGTGAAGGAGTCCCTGGTATTTGTGAATGTGTACAGAATTCTGCTACCTCACTACAAGCAGAAGGAAACATTGAACTCAGAGCC
3b_repeat_seed_3x_65	seed-mmu-miR-351-3p	seed-mmu-miR-351-3p	seed-mmu-miR-351-3p	TCTTGACC	TCTTGACC	TCTTGACC	AAAGAGCAGAAGCAGCAGCATCTCTGTACATTTTGGAGCCAAGGGTTCAGAGACTCATCTTGACCGCACTTAAGCAGTTCTTGACCGGAGTCCCTGGTATCTTGACCTGTGTACAGAATTCTGCTACCTCACTACAAGCAGAAGGAAACATTGAACTCAGAGCC
3b_repeat_seed_3x_66	seed-mmu-miR-101b-3p	seed-mmu-miR-101b-3p	seed-mmu-miR-101b-3p	TACTGTAC	TACTGTAC	TACTGTAC	AAAGAGCAGAAGCAGCAGCATCTCTGTACATTTTGGAGCCAAGGGTTCAGAGACTCATACTGTACGCACTTAAGCAGTTACTGTACGGAGTCCCTGGTATACTGTACTGTGTACAGAATTCTGCTACCTCACTACAAGCAGAAGGAAACATTGAACTCAGAGCC
3b_repeat_seed_3x_67	seed-mmu-miR-17-3p	seed-mmu-miR-17-3p	seed-mmu-miR-17-3p	ACTGCAGT	ACTGCAGT	ACTGCAGT	AAAGAGCAGAAGCAGCAGCATCTCTGTACATTTTGGAGCCAAGGGTTCAGAGACTCAACTGCAGTGCACTTAAGCAGTACTGCAGTGGAGTCCCTGGTAACTGCAGTTGTGTACAGAATTCTGCTACCTCACTACAAGCAGAAGGAAACATTGAACTCAGAGCC
3b_repeat_seed_3x_68	seed-mmu-miR-25-5p	seed-mmu-miR-25-5p	seed-mmu-miR-25-5p	CTCCGCCT	CTCCGCCT	CTCCGCCT	AAAGAGCAGAAGCAGCAGCATCTCTGTACATTTTGGAGCCAAGGGTTCAGAGACTCACTCCGCCTGCACTTAAGCAGTCTCCGCCTGGAGTCCCTGGTACTCCGCCTTGTGTACAGAATTCTGCTACCTCACTACAAGCAGAAGGAAACATTGAACTCAGAGCC
3b_repeat_seed_3x_69	seed-mmu-miR-25-3p	seed-mmu-miR-25-3p	seed-mmu-miR-25-3p	GTGCAATG	GTGCAATG	GTGCAATG	AAAGAGCAGAAGCAGCAGCATCTCTGTACATTTTGGAGCCAAGGGTTCAGAGACTCAGTGCAATGGCACTTAAGCAGTGTGCAATGGGAGTCCCTGGTAGTGCAATGTGTGTACAGAATTCTGCTACCTCACTACAAGCAGAAGGAAACATTGAACTCAGAGCC
3b_repeat_seed_3x_70	seed-mmu-miR-28a-5p	seed-mmu-miR-28a-5p	seed-mmu-miR-28a-5p	AGCTCCTT	AGCTCCTT	AGCTCCTT	AAAGAGCAGAAGCAGCAGCATCTCTGTACATTTTGGAGCCAAGGGTTCAGAGACTCAAGCTCCTTGCACTTAAGCAGTAGCTCCTTGGAGTCCCTGGTAAGCTCCTTTGTGTACAGAATTCTGCTACCTCACTACAAGCAGAAGGAAACATTGAACTCAGAGCC
3b_repeat_seed_3x_71	seed-mmu-miR-139-5p	seed-mmu-miR-139-5p	seed-mmu-miR-139-5p	ACTGTAGA	ACTGTAGA	ACTGTAGA	AAAGAGCAGAAGCAGCAGCATCTCTGTACATTTTGGAGCCAAGGGTTCAGAGACTCAACTGTAGAGCACTTAAGCAGTACTGTAGAGGAGTCCCTGGTAACTGTAGATGTGTACAGAATTCTGCTACCTCACTACAAGCAGAAGGAAACATTGAACTCAGAGCC
3b_repeat_seed_3x_72	seed-mmu-miR-200c-3p	seed-mmu-miR-200c-3p	seed-mmu-miR-200c-3p	CAGTATTA	CAGTATTA	CAGTATTA	AAAGAGCAGAAGCAGCAGCATCTCTGTACATTTTGGAGCCAAGGGTTCAGAGACTCACAGTATTAGCACTTAAGCAGTCAGTATTAGGAGTCCCTGGTACAGTATTATGTGTACAGAATTCTGCTACCTCACTACAAGCAGAAGGAAACATTGAACTCAGAGCC
3b_repeat_seed_3x_73	seed-mmu-miR-210-3p	seed-mmu-miR-210-3p	seed-mmu-miR-210-3p	ACGCACAG	ACGCACAG	ACGCACAG	AAAGAGCAGAAGCAGCAGCATCTCTGTACATTTTGGAGCCAAGGGTTCAGAGACTCAACGCACAGGCACTTAAGCAGTACGCACAGGGAGTCCCTGGTAACGCACAGTGTGTACAGAATTCTGCTACCTCACTACAAGCAGAAGGAAACATTGAACTCAGAGCC
3b_repeat_seed_3x_74	seed-mmu-miR-181a-1-3p	seed-mmu-miR-181a-1-3p	seed-mmu-miR-181a-1-3p	TCGATGGT	TCGATGGT	TCGATGGT	AAAGAGCAGAAGCAGCAGCATCTCTGTACATTTTGGAGCCAAGGGTTCAGAGACTCATCGATGGTGCACTTAAGCAGTTCGATGGTGGAGTCCCTGGTATCGATGGTTGTGTACAGAATTCTGCTACCTCACTACAAGCAGAAGGAAACATTGAACTCAGAGCC
3b_repeat_seed_3x_75	seed-mmu-miR-214-3p	seed-mmu-miR-214-3p	seed-mmu-miR-214-3p	CCTGCTGT	CCTGCTGT	CCTGCTGT	AAAGAGCAGAAGCAGCAGCATCTCTGTACATTTTGGAGCCAAGGGTTCAGAGACTCACCTGCTGTGCACTTAAGCAGTCCTGCTGTGGAGTCCCTGGTACCTGCTGTTGTGTACAGAATTCTGCTACCTCACTACAAGCAGAAGGAAACATTGAACTCAGAGCC
3b_repeat_seed_3x_76	seed-mmu-miR-223-5p	seed-mmu-miR-223-5p	seed-mmu-miR-223-5p	AATACACG	AATACACG	AATACACG	AAAGAGCAGAAGCAGCAGCATCTCTGTACATTTTGGAGCCAAGGGTTCAGAGACTCAAATACACGGCACTTAAGCAGTAATACACGGGAGTCCCTGGTAAATACACGTGTGTACAGAATTCTGCTACCTCACTACAAGCAGAAGGAAACATTGAACTCAGAGCC
3b_repeat_seed_3x_77	seed-mmu-miR-223-3p	seed-mmu-miR-223-3p	seed-mmu-miR-223-3p	AACTGACA	AACTGACA	AACTGACA	AAAGAGCAGAAGCAGCAGCATCTCTGTACATTTTGGAGCCAAGGGTTCAGAGACTCAAACTGACAGCACTTAAGCAGTAACTGACAGGAGTCCCTGGTAAACTGACATGTGTACAGAATTCTGCTACCTCACTACAAGCAGAAGGAAACATTGAACTCAGAGCC
3b_repeat_seed_3x_78	seed-mmu-miR-320-3p	seed-mmu-miR-320-3p	seed-mmu-miR-320-3p	CAGCTTTT	CAGCTTTT	CAGCTTTT	AAAGAGCAGAAGCAGCAGCATCTCTGTACATTTTGGAGCCAAGGGTTCAGAGACTCACAGCTTTTGCACTTAAGCAGTCAGCTTTTGGAGTCCCTGGTACAGCTTTTTGTGTACAGAATTCTGCTACCTCACTACAAGCAGAAGGAAACATTGAACTCAGAGCC
3b_repeat_seed_3x_79	seed-mmu-miR-221-3p	seed-mmu-miR-221-3p	seed-mmu-miR-221-3p	ATGTAGCT	ATGTAGCT	ATGTAGCT	AAAGAGCAGAAGCAGCAGCATCTCTGTACATTTTGGAGCCAAGGGTTCAGAGACTCAATGTAGCTGCACTTAAGCAGTATGTAGCTGGAGTCCCTGGTAATGTAGCTTGTGTACAGAATTCTGCTACCTCACTACAAGCAGAAGGAAACATTGAACTCAGAGCC
3b_repeat_seed_3x_80	seed-mmu-miR-7a-5p	seed-mmu-miR-7a-5p	seed-mmu-miR-7a-5p	GTCTTCCA	GTCTTCCA	GTCTTCCA	AAAGAGCAGAAGCAGCAGCATCTCTGTACATTTTGGAGCCAAGGGTTCAGAGACTCAGTCTTCCAGCACTTAAGCAGTGTCTTCCAGGAGTCCCTGGTAGTCTTCCATGTGTACAGAATTCTGCTACCTCACTACAAGCAGAAGGAAACATTGAACTCAGAGCC
3b_repeat_seed_3x_81	seed-mmu-miR-365-3p	seed-mmu-miR-365-3p	seed-mmu-miR-365-3p	GGGCATTA	GGGCATTA	GGGCATTA	AAAGAGCAGAAGCAGCAGCATCTCTGTACATTTTGGAGCCAAGGGTTCAGAGACTCAGGGCATTAGCACTTAAGCAGTGGGCATTAGGAGTCCCTGGTAGGGCATTATGTGTACAGAATTCTGCTACCTCACTACAAGCAGAAGGAAACATTGAACTCAGAGCC
3b_repeat_seed_3x_82	seed-mmu-miR-378a-3p	seed-mmu-miR-378a-3p	seed-mmu-miR-378a-3p	AGTCCAGT	AGTCCAGT	AGTCCAGT	AAAGAGCAGAAGCAGCAGCATCTCTGTACATTTTGGAGCCAAGGGTTCAGAGACTCAAGTCCAGTGCACTTAAGCAGTAGTCCAGTGGAGTCCCTGGTAAGTCCAGTTGTGTACAGAATTCTGCTACCTCACTACAAGCAGAAGGAAACATTGAACTCAGAGCC
3b_repeat_seed_3x_83	seed-mmu-miR-425-5p	seed-mmu-miR-425-5p	seed-mmu-miR-425-5p	GTGTCATT	GTGTCATT	GTGTCATT	AAAGAGCAGAAGCAGCAGCATCTCTGTACATTTTGGAGCCAAGGGTTCAGAGACTCAGTGTCATTGCACTTAAGCAGTGTGTCATTGGAGTCCCTGGTAGTGTCATTTGTGTACAGAATTCTGCTACCTCACTACAAGCAGAAGGAAACATTGAACTCAGAGCC
3b_repeat_seed_3x_84	seed-mmu-miR-433-3p	seed-mmu-miR-433-3p	seed-mmu-miR-433-3p	ATCATGAT	ATCATGAT	ATCATGAT	AAAGAGCAGAAGCAGCAGCATCTCTGTACATTTTGGAGCCAAGGGTTCAGAGACTCAATCATGATGCACTTAAGCAGTATCATGATGGAGTCCCTGGTAATCATGATTGTGTACAGAATTCTGCTACCTCACTACAAGCAGAAGGAAACATTGAACTCAGAGCC
3b_repeat_seed_3x_85	seed-mmu-miR-434-3p	seed-mmu-miR-434-3p	seed-mmu-miR-434-3p	GGTTCAAA	GGTTCAAA	GGTTCAAA	AAAGAGCAGAAGCAGCAGCATCTCTGTACATTTTGGAGCCAAGGGTTCAGAGACTCAGGTTCAAAGCACTTAAGCAGTGGTTCAAAGGAGTCCCTGGTAGGTTCAAATGTGTACAGAATTCTGCTACCTCACTACAAGCAGAAGGAAACATTGAACTCAGAGCC
3b_repeat_seed_3x_86	seed-mmu-miR-450a-5p	seed-mmu-miR-450a-5p	seed-mmu-miR-450a-5p	TCGCAAAA	TCGCAAAA	TCGCAAAA	AAAGAGCAGAAGCAGCAGCATCTCTGTACATTTTGGAGCCAAGGGTTCAGAGACTCATCGCAAAAGCACTTAAGCAGTTCGCAAAAGGAGTCCCTGGTATCGCAAAATGTGTACAGAATTCTGCTACCTCACTACAAGCAGAAGGAAACATTGAACTCAGAGCC
3b_repeat_seed_3x_87	seed-mmu-miR-451a	seed-mmu-miR-451a	seed-mmu-miR-451a	AACGGTTT	AACGGTTT	AACGGTTT	AAAGAGCAGAAGCAGCAGCATCTCTGTACATTTTGGAGCCAAGGGTTCAGAGACTCAAACGGTTTGCACTTAAGCAGTAACGGTTTGGAGTCCCTGGTAAACGGTTTTGTGTACAGAATTCTGCTACCTCACTACAAGCAGAAGGAAACATTGAACTCAGAGCC
3b_repeat_seed_3x_88	seed-mmu-miR-467a-3p	seed-mmu-miR-467a-3p	seed-mmu-miR-467a-3p	TGTATATG	TGTATATG	TGTATATG	AAAGAGCAGAAGCAGCAGCATCTCTGTACATTTTGGAGCCAAGGGTTCAGAGACTCATGTATATGGCACTTAAGCAGTTGTATATGGGAGTCCCTGGTATGTATATGTGTGTACAGAATTCTGCTACCTCACTACAAGCAGAAGGAAACATTGAACTCAGAGCC
3b_repeat_seed_3x_89	seed-mmu-miR-471-3p	seed-mmu-miR-471-3p	seed-mmu-miR-471-3p	ACCTTTCA	ACCTTTCA	ACCTTTCA	AAAGAGCAGAAGCAGCAGCATCTCTGTACATTTTGGAGCCAAGGGTTCAGAGACTCAACCTTTCAGCACTTAAGCAGTACCTTTCAGGAGTCCCTGGTAACCTTTCATGTGTACAGAATTCTGCTACCTCACTACAAGCAGAAGGAAACATTGAACTCAGAGCC
3b_repeat_seed_3x_90	seed-mmu-miR-532-3p	seed-mmu-miR-532-3p	seed-mmu-miR-532-3p	GTGGGAGG	GTGGGAGG	GTGGGAGG	AAAGAGCAGAAGCAGCAGCATCTCTGTACATTTTGGAGCCAAGGGTTCAGAGACTCAGTGGGAGGGCACTTAAGCAGTGTGGGAGGGGAGTCCCTGGTAGTGGGAGGTGTGTACAGAATTCTGCTACCTCACTACAAGCAGAAGGAAACATTGAACTCAGAGCC
3b_repeat_seed_3x_91	seed-mmu-miR-484	seed-mmu-miR-484	seed-mmu-miR-484	GAGCCTGA	GAGCCTGA	GAGCCTGA	AAAGAGCAGAAGCAGCAGCATCTCTGTACATTTTGGAGCCAAGGGTTCAGAGACTCAGAGCCTGAGCACTTAAGCAGTGAGCCTGAGGAGTCCCTGGTAGAGCCTGATGTGTACAGAATTCTGCTACCTCACTACAAGCAGAAGGAAACATTGAACTCAGAGCC
3b_repeat_seed_3x_92	seed-mmu-miR-486a-5p	seed-mmu-miR-486a-5p	seed-mmu-miR-486a-5p	GTACAGGA	GTACAGGA	GTACAGGA	AAAGAGCAGAAGCAGCAGCATCTCTGTACATTTTGGAGCCAAGGGTTCAGAGACTCAGTACAGGAGCACTTAAGCAGTGTACAGGAGGAGTCCCTGGTAGTACAGGATGTGTACAGAATTCTGCTACCTCACTACAAGCAGAAGGAAACATTGAACTCAGAGCC
3b_repeat_seed_3x_93	seed-mmu-miR-540-3p	seed-mmu-miR-540-3p	seed-mmu-miR-540-3p	TCTGACCT	TCTGACCT	TCTGACCT	AAAGAGCAGAAGCAGCAGCATCTCTGTACATTTTGGAGCCAAGGGTTCAGAGACTCATCTGACCTGCACTTAAGCAGTTCTGACCTGGAGTCCCTGGTATCTGACCTTGTGTACAGAATTCTGCTACCTCACTACAAGCAGAAGGAAACATTGAACTCAGAGCC
3b_repeat_seed_3x_94	seed-mmu-miR-744-5p	seed-mmu-miR-744-5p	seed-mmu-miR-744-5p	GCCCCGCA	GCCCCGCA	GCCCCGCA	AAAGAGCAGAAGCAGCAGCATCTCTGTACATTTTGGAGCCAAGGGTTCAGAGACTCAGCCCCGCAGCACTTAAGCAGTGCCCCGCAGGAGTCCCTGGTAGCCCCGCATGTGTACAGAATTCTGCTACCTCACTACAAGCAGAAGGAAACATTGAACTCAGAGCC
3b_repeat_seed_3x_95	seed-mmu-miR-374b-5p	seed-mmu-miR-374b-5p	seed-mmu-miR-374b-5p	TATTATAT	TATTATAT	TATTATAT	AAAGAGCAGAAGCAGCAGCATCTCTGTACATTTTGGAGCCAAGGGTTCAGAGACTCATATTATATGCACTTAAGCAGTTATTATATGGAGTCCCTGGTATATTATATTGTGTACAGAATTCTGCTACCTCACTACAAGCAGAAGGAAACATTGAACTCAGAGCC
3b_repeat_seed_3x_96	seed-mmu-miR-1264-3p	seed-mmu-miR-1264-3p	seed-mmu-miR-1264-3p	AAGATTTG	AAGATTTG	AAGATTTG	AAAGAGCAGAAGCAGCAGCATCTCTGTACATTTTGGAGCCAAGGGTTCAGAGACTCAAAGATTTGGCACTTAAGCAGTAAGATTTGGGAGTCCCTGGTAAAGATTTGTGTGTACAGAATTCTGCTACCTCACTACAAGCAGAAGGAAACATTGAACTCAGAGCC
3b_repeat_seed_3x_97	seed-mmu-miR-1249-3p	seed-mmu-miR-1249-3p	seed-mmu-miR-1249-3p	AAGGGCGT	AAGGGCGT	AAGGGCGT	AAAGAGCAGAAGCAGCAGCATCTCTGTACATTTTGGAGCCAAGGGTTCAGAGACTCAAAGGGCGTGCACTTAAGCAGTAAGGGCGTGGAGTCCCTGGTAAAGGGCGTTGTGTACAGAATTCTGCTACCTCACTACAAGCAGAAGGAAACATTGAACTCAGAGCC
3b_repeat_seed_3x_98	seed-mmu-miR-1843a-3p	seed-mmu-miR-1843a-3p	seed-mmu-miR-1843a-3p	CGATCAGA	CGATCAGA	CGATCAGA	AAAGAGCAGAAGCAGCAGCATCTCTGTACATTTTGGAGCCAAGGGTTCAGAGACTCACGATCAGAGCACTTAAGCAGTCGATCAGAGGAGTCCCTGGTACGATCAGATGTGTACAGAATTCTGCTACCTCACTACAAGCAGAAGGAAACATTGAACTCAGAGCC
3b_repeat_seed_3x_99	seed-mmu-miR-1298-5p	seed-mmu-miR-1298-5p	seed-mmu-miR-1298-5p	CGAATGAA	CGAATGAA	CGAATGAA	AAAGAGCAGAAGCAGCAGCATCTCTGTACATTTTGGAGCCAAGGGTTCAGAGACTCACGAATGAAGCACTTAAGCAGTCGAATGAAGGAGTCCCTGGTACGAATGAATGTGTACAGAATTCTGCTACCTCACTACAAGCAGAAGGAAACATTGAACTCAGAGCC
3b_repeat_seed_3x_100	seed-mmu-miR-764-5p	seed-mmu-miR-764-5p	seed-mmu-miR-764-5p	TGAGCACC	TGAGCACC	TGAGCACC	AAAGAGCAGAAGCAGCAGCATCTCTGTACATTTTGGAGCCAAGGGTTCAGAGACTCATGAGCACCGCACTTAAGCAGTTGAGCACCGGAGTCCCTGGTATGAGCACCTGTGTACAGAATTCTGCTACCTCACTACAAGCAGAAGGAAACATTGAACTCAGAGCC
3b_repeat_seed_3x_101	seed-mmu-miR-669a-5p	seed-mmu-miR-669a-5p	seed-mmu-miR-669a-5p	ACACAACT	ACACAACT	ACACAACT	AAAGAGCAGAAGCAGCAGCATCTCTGTACATTTTGGAGCCAAGGGTTCAGAGACTCAACACAACTGCACTTAAGCAGTACACAACTGGAGTCCCTGGTAACACAACTTGTGTACAGAATTCTGCTACCTCACTACAAGCAGAAGGAAACATTGAACTCAGAGCC
3b_repeat_seed_3x_102	seed-mmu-miR-674-5p	seed-mmu-miR-674-5p	seed-mmu-miR-674-5p	CTCAGTGC	CTCAGTGC	CTCAGTGC	AAAGAGCAGAAGCAGCAGCATCTCTGTACATTTTGGAGCCAAGGGTTCAGAGACTCACTCAGTGCGCACTTAAGCAGTCTCAGTGCGGAGTCCCTGGTACTCAGTGCTGTGTACAGAATTCTGCTACCTCACTACAAGCAGAAGGAAACATTGAACTCAGAGCC
3b_repeat_seed_3x_103	seed-mmu-miR-674-3p	seed-mmu-miR-674-3p	seed-mmu-miR-674-3p	GAGCTGTG	GAGCTGTG	GAGCTGTG	AAAGAGCAGAAGCAGCAGCATCTCTGTACATTTTGGAGCCAAGGGTTCAGAGACTCAGAGCTGTGGCACTTAAGCAGTGAGCTGTGGGAGTCCCTGGTAGAGCTGTGTGTGTACAGAATTCTGCTACCTCACTACAAGCAGAAGGAAACATTGAACTCAGAGCC
3b_repeat_seed_3x_104	seed-mmu-miR-423-5p	seed-mmu-miR-423-5p	seed-mmu-miR-423-5p	GCCCCTCA	GCCCCTCA	GCCCCTCA	AAAGAGCAGAAGCAGCAGCATCTCTGTACATTTTGGAGCCAAGGGTTCAGAGACTCAGCCCCTCAGCACTTAAGCAGTGCCCCTCAGGAGTCCCTGGTAGCCCCTCATGTGTACAGAATTCTGCTACCTCACTACAAGCAGAAGGAAACATTGAACTCAGAGCC
3b_repeat_seed_3x_105	seed-mmu-miR-423-3p	seed-mmu-miR-423-3p	seed-mmu-miR-423-3p	ACCGAGCT	ACCGAGCT	ACCGAGCT	AAAGAGCAGAAGCAGCAGCATCTCTGTACATTTTGGAGCCAAGGGTTCAGAGACTCAACCGAGCTGCACTTAAGCAGTACCGAGCTGGAGTCCCTGGTAACCGAGCTTGTGTACAGAATTCTGCTACCTCACTACAAGCAGAAGGAAACATTGAACTCAGAGCC
3b_repeat_seed_3x_106	seed-mmu-miR-669b-5p	seed-mmu-miR-669b-5p	seed-mmu-miR-669b-5p	ACAAAACT	ACAAAACT	ACAAAACT	AAAGAGCAGAAGCAGCAGCATCTCTGTACATTTTGGAGCCAAGGGTTCAGAGACTCAACAAAACTGCACTTAAGCAGTACAAAACTGGAGTCCCTGGTAACAAAACTTGTGTACAGAATTCTGCTACCTCACTACAAGCAGAAGGAAACATTGAACTCAGAGCC
3b_repeat_seed_3x_107	seed-mmu-miR-669c-5p	seed-mmu-miR-669c-5p	seed-mmu-miR-669c-5p	ACAACTAT	ACAACTAT	ACAACTAT	AAAGAGCAGAAGCAGCAGCATCTCTGTACATTTTGGAGCCAAGGGTTCAGAGACTCAACAACTATGCACTTAAGCAGTACAACTATGGAGTCCCTGGTAACAACTATTGTGTACAGAATTCTGCTACCTCACTACAAGCAGAAGGAAACATTGAACTCAGAGCC
3b_repeat_seed_3x_108	seed-mmu-miR-455-3p	seed-mmu-miR-455-3p	seed-mmu-miR-455-3p	TGGACTGC	TGGACTGC	TGGACTGC	AAAGAGCAGAAGCAGCAGCATCTCTGTACATTTTGGAGCCAAGGGTTCAGAGACTCATGGACTGCGCACTTAAGCAGTTGGACTGCGGAGTCCCTGGTATGGACTGCTGTGTACAGAATTCTGCTACCTCACTACAAGCAGAAGGAAACATTGAACTCAGAGCC
3b_repeat_seed_3x_109	seed-mmu-miR-652-3p	seed-mmu-miR-652-3p	seed-mmu-miR-652-3p	GCGCCATT	GCGCCATT	GCGCCATT	AAAGAGCAGAAGCAGCAGCATCTCTGTACATTTTGGAGCCAAGGGTTCAGAGACTCAGCGCCATTGCACTTAAGCAGTGCGCCATTGGAGTCCCTGGTAGCGCCATTTGTGTACAGAATTCTGCTACCTCACTACAAGCAGAAGGAAACATTGAACTCAGAGCC
3b_repeat_seed_3x_110	seed-mmu-miR-147-3p	seed-mmu-miR-147-3p	seed-mmu-miR-147-3p	CCGCACAC	CCGCACAC	CCGCACAC	AAAGAGCAGAAGCAGCAGCATCTCTGTACATTTTGGAGCCAAGGGTTCAGAGACTCACCGCACACGCACTTAAGCAGTCCGCACACGGAGTCCCTGGTACCGCACACTGTGTACAGAATTCTGCTACCTCACTACAAGCAGAAGGAAACATTGAACTCAGAGCC
3b_repeat_seed_3x_111	seed-mmu-miR-421-3p	seed-mmu-miR-421-3p	seed-mmu-miR-421-3p	CTGTTGAT	CTGTTGAT	CTGTTGAT	AAAGAGCAGAAGCAGCAGCATCTCTGTACATTTTGGAGCCAAGGGTTCAGAGACTCACTGTTGATGCACTTAAGCAGTCTGTTGATGGAGTCCCTGGTACTGTTGATTGTGTACAGAATTCTGCTACCTCACTACAAGCAGAAGGAAACATTGAACTCAGAGCC
3b_repeat_seed_3x_112	seed-mmu-miR-467c-5p	seed-mmu-miR-467c-5p	seed-mmu-miR-467c-5p	CGCACTTA	CGCACTTA	CGCACTTA	AAAGAGCAGAAGCAGCAGCATCTCTGTACATTTTGGAGCCAAGGGTTCAGAGACTCACGCACTTAGCACTTAAGCAGTCGCACTTAGGAGTCCCTGGTACGCACTTATGTGTACAGAATTCTGCTACCTCACTACAAGCAGAAGGAAACATTGAACTCAGAGCC
3b_repeat_seed_3x_113	seed-mmu-miR-574-3p	seed-mmu-miR-574-3p	seed-mmu-miR-574-3p	TGAGCGTG	TGAGCGTG	TGAGCGTG	AAAGAGCAGAAGCAGCAGCATCTCTGTACATTTTGGAGCCAAGGGTTCAGAGACTCATGAGCGTGGCACTTAAGCAGTTGAGCGTGGGAGTCCCTGGTATGAGCGTGTGTGTACAGAATTCTGCTACCTCACTACAAGCAGAAGGAAACATTGAACTCAGAGCC
3b_repeat_seed_3x_114	seed-mmu-miR-466d-3p	seed-mmu-miR-466d-3p	seed-mmu-miR-466d-3p	TATGTATA	TATGTATA	TATGTATA	AAAGAGCAGAAGCAGCAGCATCTCTGTACATTTTGGAGCCAAGGGTTCAGAGACTCATATGTATAGCACTTAAGCAGTTATGTATAGGAGTCCCTGGTATATGTATATGTGTACAGAATTCTGCTACCTCACTACAAGCAGAAGGAAACATTGAACTCAGAGCC
3b_repeat_seed_3x_115	seed-mmu-miR-877-3p	seed-mmu-miR-877-3p	seed-mmu-miR-877-3p	AGAGGACA	AGAGGACA	AGAGGACA	AAAGAGCAGAAGCAGCAGCATCTCTGTACATTTTGGAGCCAAGGGTTCAGAGACTCAAGAGGACAGCACTTAAGCAGTAGAGGACAGGAGTCCCTGGTAAGAGGACATGTGTACAGAATTCTGCTACCTCACTACAAGCAGAAGGAAACATTGAACTCAGAGCC
3b_repeat_seed_3x_116	seed-mmu-miR-467e-5p	seed-mmu-miR-467e-5p	seed-mmu-miR-467e-5p	ACACTTAT	ACACTTAT	ACACTTAT	AAAGAGCAGAAGCAGCAGCATCTCTGTACATTTTGGAGCCAAGGGTTCAGAGACTCAACACTTATGCACTTAAGCAGTACACTTATGGAGTCCCTGGTAACACTTATTGTGTACAGAATTCTGCTACCTCACTACAAGCAGAAGGAAACATTGAACTCAGAGCC
3b_repeat_seed_3x_117	seed-mmu-miR-669o-5p	seed-mmu-miR-669o-5p	seed-mmu-miR-669o-5p	CACAACTA	CACAACTA	CACAACTA	AAAGAGCAGAAGCAGCAGCATCTCTGTACATTTTGGAGCCAAGGGTTCAGAGACTCACACAACTAGCACTTAAGCAGTCACAACTAGGAGTCCCTGGTACACAACTATGTGTACAGAATTCTGCTACCTCACTACAAGCAGAAGGAAACATTGAACTCAGAGCC
3b_repeat_seed_3x_118	seed-mmu-miR-1962	seed-mmu-miR-1962	seed-mmu-miR-1962	CAGCCTCT	CAGCCTCT	CAGCCTCT	AAAGAGCAGAAGCAGCAGCATCTCTGTACATTTTGGAGCCAAGGGTTCAGAGACTCACAGCCTCTGCACTTAAGCAGTCAGCCTCTGGAGTCCCTGGTACAGCCTCTTGTGTACAGAATTCTGCTACCTCACTACAAGCAGAAGGAAACATTGAACTCAGAGCC
3b_repeat_seed_3x_119	seed-mmu-miR-1839-3p	seed-mmu-miR-1839-3p	seed-mmu-miR-1839-3p	GTAGGTCT	GTAGGTCT	GTAGGTCT	AAAGAGCAGAAGCAGCAGCATCTCTGTACATTTTGGAGCCAAGGGTTCAGAGACTCAGTAGGTCTGCACTTAAGCAGTGTAGGTCTGGAGTCCCTGGTAGTAGGTCTTGTGTACAGAATTCTGCTACCTCACTACAAGCAGAAGGAAACATTGAACTCAGAGCC
3b_repeat_seed_3x_120	seed-mmu-miR-3068-3p	seed-mmu-miR-3068-3p	seed-mmu-miR-3068-3p	AATTCACC	AATTCACC	AATTCACC	AAAGAGCAGAAGCAGCAGCATCTCTGTACATTTTGGAGCCAAGGGTTCAGAGACTCAAATTCACCGCACTTAAGCAGTAATTCACCGGAGTCCCTGGTAAATTCACCTGTGTACAGAATTCTGCTACCTCACTACAAGCAGAAGGAAACATTGAACTCAGAGCC
3b_repeat_seed_3x_121	seed-mmu-miR-3084-5p	seed-mmu-miR-3084-5p	seed-mmu-miR-3084-5p	CCTTCAAC	CCTTCAAC	CCTTCAAC	AAAGAGCAGAAGCAGCAGCATCTCTGTACATTTTGGAGCCAAGGGTTCAGAGACTCACCTTCAACGCACTTAAGCAGTCCTTCAACGGAGTCCCTGGTACCTTCAACTGTGTACAGAATTCTGCTACCTCACTACAAGCAGAAGGAAACATTGAACTCAGAGCC
3b_repeat_seed_3x_122	seed-mmu-miR-3084-3p	seed-mmu-miR-3084-3p	seed-mmu-miR-3084-3p	TGGCAGAA	TGGCAGAA	TGGCAGAA	AAAGAGCAGAAGCAGCAGCATCTCTGTACATTTTGGAGCCAAGGGTTCAGAGACTCATGGCAGAAGCACTTAAGCAGTTGGCAGAAGGAGTCCCTGGTATGGCAGAATGTGTACAGAATTCTGCTACCTCACTACAAGCAGAAGGAAACATTGAACTCAGAGCC
3b_repeat_seed_3x_123	seed-mmu-miR-3091-3p	seed-mmu-miR-3091-3p	seed-mmu-miR-3091-3p	CAGGCCCG	CAGGCCCG	CAGGCCCG	AAAGAGCAGAAGCAGCAGCATCTCTGTACATTTTGGAGCCAAGGGTTCAGAGACTCACAGGCCCGGCACTTAAGCAGTCAGGCCCGGGAGTCCCTGGTACAGGCCCGTGTGTACAGAATTCTGCTACCTCACTACAAGCAGAAGGAAACATTGAACTCAGAGCC
3b_repeat_seed_3x_124	seed-mmu-miR-344f-5p	seed-mmu-miR-344f-5p	seed-mmu-miR-344f-5p	GACTGACT	GACTGACT	GACTGACT	AAAGAGCAGAAGCAGCAGCATCTCTGTACATTTTGGAGCCAAGGGTTCAGAGACTCAGACTGACTGCACTTAAGCAGTGACTGACTGGAGTCCCTGGTAGACTGACTTGTGTACAGAATTCTGCTACCTCACTACAAGCAGAAGGAAACATTGAACTCAGAGCC
