## Supplementary material for "MicroRNA-directed control of complex mRNA stability patterns across cell types": Design of Library 3: 3c_repeat_seed_5x_design_inserted.csv

	miRNA1	miRNA2	miRNA3	miRNA4	miRNA5	target1	target2	target3	target4	target5	seq
3c_repeat_seed_5x_1	seed-mmu-let-7g-5p	seed-mmu-let-7g-5p	seed-mmu-let-7g-5p	seed-mmu-let-7g-5p	seed-mmu-let-7g-5p	CTACCTCA	CTACCTCA	CTACCTCA	CTACCTCA	CTACCTCA	AAAGAGCAGAAGCAGCAGCATCTCTGTACATTTTGGCTACCTCAGTTCAGAGACTCACTACCTCAGCACTTAAGCAGTCTACCTCAGGAGTCCCTGGTACTACCTCATGTGTACAGAATTCTACCTCATCACTACAAGCAGAAGGAAACATTGAACTCAGAGCC
3c_repeat_seed_5x_2	seed-mmu-miR-15b-5p	seed-mmu-miR-15b-5p	seed-mmu-miR-15b-5p	seed-mmu-miR-15b-5p	seed-mmu-miR-15b-5p	TGCTGCTA	TGCTGCTA	TGCTGCTA	TGCTGCTA	TGCTGCTA	AAAGAGCAGAAGCAGCAGCATCTCTGTACATTTTGGTGCTGCTAGTTCAGAGACTCATGCTGCTAGCACTTAAGCAGTTGCTGCTAGGAGTCCCTGGTATGCTGCTATGTGTACAGAATTTGCTGCTATCACTACAAGCAGAAGGAAACATTGAACTCAGAGCC
3c_repeat_seed_5x_3	seed-mmu-miR-15b-3p	seed-mmu-miR-15b-3p	seed-mmu-miR-15b-3p	seed-mmu-miR-15b-3p	seed-mmu-miR-15b-3p	ATGATTCG	ATGATTCG	ATGATTCG	ATGATTCG	ATGATTCG	AAAGAGCAGAAGCAGCAGCATCTCTGTACATTTTGGATGATTCGGTTCAGAGACTCAATGATTCGGCACTTAAGCAGTATGATTCGGGAGTCCCTGGTAATGATTCGTGTGTACAGAATTATGATTCGTCACTACAAGCAGAAGGAAACATTGAACTCAGAGCC
3c_repeat_seed_5x_4	seed-mmu-miR-23b-3p	seed-mmu-miR-23b-3p	seed-mmu-miR-23b-3p	seed-mmu-miR-23b-3p	seed-mmu-miR-23b-3p	AATGTGAT	AATGTGAT	AATGTGAT	AATGTGAT	AATGTGAT	AAAGAGCAGAAGCAGCAGCATCTCTGTACATTTTGGAATGTGATGTTCAGAGACTCAAATGTGATGCACTTAAGCAGTAATGTGATGGAGTCCCTGGTAAATGTGATTGTGTACAGAATTAATGTGATTCACTACAAGCAGAAGGAAACATTGAACTCAGAGCC
3c_repeat_seed_5x_5	seed-mmu-miR-27b-3p	seed-mmu-miR-27b-3p	seed-mmu-miR-27b-3p	seed-mmu-miR-27b-3p	seed-mmu-miR-27b-3p	ACTGTGAA	ACTGTGAA	ACTGTGAA	ACTGTGAA	ACTGTGAA	AAAGAGCAGAAGCAGCAGCATCTCTGTACATTTTGGACTGTGAAGTTCAGAGACTCAACTGTGAAGCACTTAAGCAGTACTGTGAAGGAGTCCCTGGTAACTGTGAATGTGTACAGAATTACTGTGAATCACTACAAGCAGAAGGAAACATTGAACTCAGAGCC
3c_repeat_seed_5x_6	seed-mmu-miR-29b-3p	seed-mmu-miR-29b-3p	seed-mmu-miR-29b-3p	seed-mmu-miR-29b-3p	seed-mmu-miR-29b-3p	TGGTGCTA	TGGTGCTA	TGGTGCTA	TGGTGCTA	TGGTGCTA	AAAGAGCAGAAGCAGCAGCATCTCTGTACATTTTGGTGGTGCTAGTTCAGAGACTCATGGTGCTAGCACTTAAGCAGTTGGTGCTAGGAGTCCCTGGTATGGTGCTATGTGTACAGAATTTGGTGCTATCACTACAAGCAGAAGGAAACATTGAACTCAGAGCC
3c_repeat_seed_5x_7	seed-mmu-miR-30a-5p	seed-mmu-miR-30a-5p	seed-mmu-miR-30a-5p	seed-mmu-miR-30a-5p	seed-mmu-miR-30a-5p	TGTTTACA	TGTTTACA	TGTTTACA	TGTTTACA	TGTTTACA	AAAGAGCAGAAGCAGCAGCATCTCTGTACATTTTGGTGTTTACAGTTCAGAGACTCATGTTTACAGCACTTAAGCAGTTGTTTACAGGAGTCCCTGGTATGTTTACATGTGTACAGAATTTGTTTACATCACTACAAGCAGAAGGAAACATTGAACTCAGAGCC
3c_repeat_seed_5x_8	seed-mmu-miR-30a-3p	seed-mmu-miR-30a-3p	seed-mmu-miR-30a-3p	seed-mmu-miR-30a-3p	seed-mmu-miR-30a-3p	ACTGAAAG	ACTGAAAG	ACTGAAAG	ACTGAAAG	ACTGAAAG	AAAGAGCAGAAGCAGCAGCATCTCTGTACATTTTGGACTGAAAGGTTCAGAGACTCAACTGAAAGGCACTTAAGCAGTACTGAAAGGGAGTCCCTGGTAACTGAAAGTGTGTACAGAATTACTGAAAGTCACTACAAGCAGAAGGAAACATTGAACTCAGAGCC
3c_repeat_seed_5x_9	seed-mmu-miR-99a-5p	seed-mmu-miR-99a-5p	seed-mmu-miR-99a-5p	seed-mmu-miR-99a-5p	seed-mmu-miR-99a-5p	TACGGGTT	TACGGGTT	TACGGGTT	TACGGGTT	TACGGGTT	AAAGAGCAGAAGCAGCAGCATCTCTGTACATTTTGGTACGGGTTGTTCAGAGACTCATACGGGTTGCACTTAAGCAGTTACGGGTTGGAGTCCCTGGTATACGGGTTTGTGTACAGAATTTACGGGTTTCACTACAAGCAGAAGGAAACATTGAACTCAGAGCC
3c_repeat_seed_5x_10	seed-mmu-miR-125a-5p	seed-mmu-miR-125a-5p	seed-mmu-miR-125a-5p	seed-mmu-miR-125a-5p	seed-mmu-miR-125a-5p	CTCAGGGA	CTCAGGGA	CTCAGGGA	CTCAGGGA	CTCAGGGA	AAAGAGCAGAAGCAGCAGCATCTCTGTACATTTTGGCTCAGGGAGTTCAGAGACTCACTCAGGGAGCACTTAAGCAGTCTCAGGGAGGAGTCCCTGGTACTCAGGGATGTGTACAGAATTCTCAGGGATCACTACAAGCAGAAGGAAACATTGAACTCAGAGCC
3c_repeat_seed_5x_11	seed-mmu-miR-126a-5p	seed-mmu-miR-126a-5p	seed-mmu-miR-126a-5p	seed-mmu-miR-126a-5p	seed-mmu-miR-126a-5p	TAATAATG	TAATAATG	TAATAATG	TAATAATG	TAATAATG	AAAGAGCAGAAGCAGCAGCATCTCTGTACATTTTGGTAATAATGGTTCAGAGACTCATAATAATGGCACTTAAGCAGTTAATAATGGGAGTCCCTGGTATAATAATGTGTGTACAGAATTTAATAATGTCACTACAAGCAGAAGGAAACATTGAACTCAGAGCC
3c_repeat_seed_5x_12	seed-mmu-miR-126a-3p	seed-mmu-miR-126a-3p	seed-mmu-miR-126a-3p	seed-mmu-miR-126a-3p	seed-mmu-miR-126a-3p	CGGTACGA	CGGTACGA	CGGTACGA	CGGTACGA	CGGTACGA	AAAGAGCAGAAGCAGCAGCATCTCTGTACATTTTGGCGGTACGAGTTCAGAGACTCACGGTACGAGCACTTAAGCAGTCGGTACGAGGAGTCCCTGGTACGGTACGATGTGTACAGAATTCGGTACGATCACTACAAGCAGAAGGAAACATTGAACTCAGAGCC
3c_repeat_seed_5x_13	seed-mmu-miR-128-3p	seed-mmu-miR-128-3p	seed-mmu-miR-128-3p	seed-mmu-miR-128-3p	seed-mmu-miR-128-3p	CACTGTGA	CACTGTGA	CACTGTGA	CACTGTGA	CACTGTGA	AAAGAGCAGAAGCAGCAGCATCTCTGTACATTTTGGCACTGTGAGTTCAGAGACTCACACTGTGAGCACTTAAGCAGTCACTGTGAGGAGTCCCTGGTACACTGTGATGTGTACAGAATTCACTGTGATCACTACAAGCAGAAGGAAACATTGAACTCAGAGCC
3c_repeat_seed_5x_14	seed-mmu-miR-9-5p	seed-mmu-miR-9-5p	seed-mmu-miR-9-5p	seed-mmu-miR-9-5p	seed-mmu-miR-9-5p	ACCAAAGA	ACCAAAGA	ACCAAAGA	ACCAAAGA	ACCAAAGA	AAAGAGCAGAAGCAGCAGCATCTCTGTACATTTTGGACCAAAGAGTTCAGAGACTCAACCAAAGAGCACTTAAGCAGTACCAAAGAGGAGTCCCTGGTAACCAAAGATGTGTACAGAATTACCAAAGATCACTACAAGCAGAAGGAAACATTGAACTCAGAGCC
3c_repeat_seed_5x_15	seed-mmu-miR-132-3p	seed-mmu-miR-132-3p	seed-mmu-miR-132-3p	seed-mmu-miR-132-3p	seed-mmu-miR-132-3p	GACTGTTA	GACTGTTA	GACTGTTA	GACTGTTA	GACTGTTA	AAAGAGCAGAAGCAGCAGCATCTCTGTACATTTTGGGACTGTTAGTTCAGAGACTCAGACTGTTAGCACTTAAGCAGTGACTGTTAGGAGTCCCTGGTAGACTGTTATGTGTACAGAATTGACTGTTATCACTACAAGCAGAAGGAAACATTGAACTCAGAGCC
3c_repeat_seed_5x_16	seed-mmu-miR-138-5p	seed-mmu-miR-138-5p	seed-mmu-miR-138-5p	seed-mmu-miR-138-5p	seed-mmu-miR-138-5p	CACCAGCT	CACCAGCT	CACCAGCT	CACCAGCT	CACCAGCT	AAAGAGCAGAAGCAGCAGCATCTCTGTACATTTTGGCACCAGCTGTTCAGAGACTCACACCAGCTGCACTTAAGCAGTCACCAGCTGGAGTCCCTGGTACACCAGCTTGTGTACAGAATTCACCAGCTTCACTACAAGCAGAAGGAAACATTGAACTCAGAGCC
3c_repeat_seed_5x_17	seed-mmu-miR-140-5p	seed-mmu-miR-140-5p	seed-mmu-miR-140-5p	seed-mmu-miR-140-5p	seed-mmu-miR-140-5p	AACCACTG	AACCACTG	AACCACTG	AACCACTG	AACCACTG	AAAGAGCAGAAGCAGCAGCATCTCTGTACATTTTGGAACCACTGGTTCAGAGACTCAAACCACTGGCACTTAAGCAGTAACCACTGGGAGTCCCTGGTAAACCACTGTGTGTACAGAATTAACCACTGTCACTACAAGCAGAAGGAAACATTGAACTCAGAGCC
3c_repeat_seed_5x_18	seed-mmu-miR-140-3p	seed-mmu-miR-140-3p	seed-mmu-miR-140-3p	seed-mmu-miR-140-3p	seed-mmu-miR-140-3p	CTGTGGTA	CTGTGGTA	CTGTGGTA	CTGTGGTA	CTGTGGTA	AAAGAGCAGAAGCAGCAGCATCTCTGTACATTTTGGCTGTGGTAGTTCAGAGACTCACTGTGGTAGCACTTAAGCAGTCTGTGGTAGGAGTCCCTGGTACTGTGGTATGTGTACAGAATTCTGTGGTATCACTACAAGCAGAAGGAAACATTGAACTCAGAGCC
3c_repeat_seed_5x_19	seed-mmu-miR-142a-5p	seed-mmu-miR-142a-5p	seed-mmu-miR-142a-5p	seed-mmu-miR-142a-5p	seed-mmu-miR-142a-5p	ACTTTATG	ACTTTATG	ACTTTATG	ACTTTATG	ACTTTATG	AAAGAGCAGAAGCAGCAGCATCTCTGTACATTTTGGACTTTATGGTTCAGAGACTCAACTTTATGGCACTTAAGCAGTACTTTATGGGAGTCCCTGGTAACTTTATGTGTGTACAGAATTACTTTATGTCACTACAAGCAGAAGGAAACATTGAACTCAGAGCC
3c_repeat_seed_5x_20	seed-mmu-miR-142a-3p	seed-mmu-miR-142a-3p	seed-mmu-miR-142a-3p	seed-mmu-miR-142a-3p	seed-mmu-miR-142a-3p	ACACTACA	ACACTACA	ACACTACA	ACACTACA	ACACTACA	AAAGAGCAGAAGCAGCAGCATCTCTGTACATTTTGGACACTACAGTTCAGAGACTCAACACTACAGCACTTAAGCAGTACACTACAGGAGTCCCTGGTAACACTACATGTGTACAGAATTACACTACATCACTACAAGCAGAAGGAAACATTGAACTCAGAGCC
3c_repeat_seed_5x_21	seed-mmu-miR-145a-5p	seed-mmu-miR-145a-5p	seed-mmu-miR-145a-5p	seed-mmu-miR-145a-5p	seed-mmu-miR-145a-5p	AACTGGAC	AACTGGAC	AACTGGAC	AACTGGAC	AACTGGAC	AAAGAGCAGAAGCAGCAGCATCTCTGTACATTTTGGAACTGGACGTTCAGAGACTCAAACTGGACGCACTTAAGCAGTAACTGGACGGAGTCCCTGGTAAACTGGACTGTGTACAGAATTAACTGGACTCACTACAAGCAGAAGGAAACATTGAACTCAGAGCC
3c_repeat_seed_5x_22	seed-mmu-miR-146a-5p	seed-mmu-miR-146a-5p	seed-mmu-miR-146a-5p	seed-mmu-miR-146a-5p	seed-mmu-miR-146a-5p	AGTTCTCA	AGTTCTCA	AGTTCTCA	AGTTCTCA	AGTTCTCA	AAAGAGCAGAAGCAGCAGCATCTCTGTACATTTTGGAGTTCTCAGTTCAGAGACTCAAGTTCTCAGCACTTAAGCAGTAGTTCTCAGGAGTCCCTGGTAAGTTCTCATGTGTACAGAATTAGTTCTCATCACTACAAGCAGAAGGAAACATTGAACTCAGAGCC
3c_repeat_seed_5x_23	seed-mmu-miR-149-3p	seed-mmu-miR-149-3p	seed-mmu-miR-149-3p	seed-mmu-miR-149-3p	seed-mmu-miR-149-3p	CCTCCCTC	CCTCCCTC	CCTCCCTC	CCTCCCTC	CCTCCCTC	AAAGAGCAGAAGCAGCAGCATCTCTGTACATTTTGGCCTCCCTCGTTCAGAGACTCACCTCCCTCGCACTTAAGCAGTCCTCCCTCGGAGTCCCTGGTACCTCCCTCTGTGTACAGAATTCCTCCCTCTCACTACAAGCAGAAGGAAACATTGAACTCAGAGCC
3c_repeat_seed_5x_24	seed-mmu-miR-150-5p	seed-mmu-miR-150-5p	seed-mmu-miR-150-5p	seed-mmu-miR-150-5p	seed-mmu-miR-150-5p	TTGGGAGA	TTGGGAGA	TTGGGAGA	TTGGGAGA	TTGGGAGA	AAAGAGCAGAAGCAGCAGCATCTCTGTACATTTTGGTTGGGAGAGTTCAGAGACTCATTGGGAGAGCACTTAAGCAGTTTGGGAGAGGAGTCCCTGGTATTGGGAGATGTGTACAGAATTTTGGGAGATCACTACAAGCAGAAGGAAACATTGAACTCAGAGCC
3c_repeat_seed_5x_25	seed-mmu-miR-151-5p	seed-mmu-miR-151-5p	seed-mmu-miR-151-5p	seed-mmu-miR-151-5p	seed-mmu-miR-151-5p	CTCCTCGA	CTCCTCGA	CTCCTCGA	CTCCTCGA	CTCCTCGA	AAAGAGCAGAAGCAGCAGCATCTCTGTACATTTTGGCTCCTCGAGTTCAGAGACTCACTCCTCGAGCACTTAAGCAGTCTCCTCGAGGAGTCCCTGGTACTCCTCGATGTGTACAGAATTCTCCTCGATCACTACAAGCAGAAGGAAACATTGAACTCAGAGCC
3c_repeat_seed_5x_26	seed-mmu-miR-151-3p	seed-mmu-miR-151-3p	seed-mmu-miR-151-3p	seed-mmu-miR-151-3p	seed-mmu-miR-151-3p	CAGTCTAG	CAGTCTAG	CAGTCTAG	CAGTCTAG	CAGTCTAG	AAAGAGCAGAAGCAGCAGCATCTCTGTACATTTTGGCAGTCTAGGTTCAGAGACTCACAGTCTAGGCACTTAAGCAGTCAGTCTAGGGAGTCCCTGGTACAGTCTAGTGTGTACAGAATTCAGTCTAGTCACTACAAGCAGAAGGAAACATTGAACTCAGAGCC
3c_repeat_seed_5x_27	seed-mmu-miR-152-3p	seed-mmu-miR-152-3p	seed-mmu-miR-152-3p	seed-mmu-miR-152-3p	seed-mmu-miR-152-3p	TGCACTGA	TGCACTGA	TGCACTGA	TGCACTGA	TGCACTGA	AAAGAGCAGAAGCAGCAGCATCTCTGTACATTTTGGTGCACTGAGTTCAGAGACTCATGCACTGAGCACTTAAGCAGTTGCACTGAGGAGTCCCTGGTATGCACTGATGTGTACAGAATTTGCACTGATCACTACAAGCAGAAGGAAACATTGAACTCAGAGCC
3c_repeat_seed_5x_28	seed-mmu-miR-155-5p	seed-mmu-miR-155-5p	seed-mmu-miR-155-5p	seed-mmu-miR-155-5p	seed-mmu-miR-155-5p	AGCATTAA	AGCATTAA	AGCATTAA	AGCATTAA	AGCATTAA	AAAGAGCAGAAGCAGCAGCATCTCTGTACATTTTGGAGCATTAAGTTCAGAGACTCAAGCATTAAGCACTTAAGCAGTAGCATTAAGGAGTCCCTGGTAAGCATTAATGTGTACAGAATTAGCATTAATCACTACAAGCAGAAGGAAACATTGAACTCAGAGCC
3c_repeat_seed_5x_29	seed-mmu-miR-10b-5p	seed-mmu-miR-10b-5p	seed-mmu-miR-10b-5p	seed-mmu-miR-10b-5p	seed-mmu-miR-10b-5p	ACAGGGTA	ACAGGGTA	ACAGGGTA	ACAGGGTA	ACAGGGTA	AAAGAGCAGAAGCAGCAGCATCTCTGTACATTTTGGACAGGGTAGTTCAGAGACTCAACAGGGTAGCACTTAAGCAGTACAGGGTAGGAGTCCCTGGTAACAGGGTATGTGTACAGAATTACAGGGTATCACTACAAGCAGAAGGAAACATTGAACTCAGAGCC
3c_repeat_seed_5x_30	seed-mmu-miR-181a-5p	seed-mmu-miR-181a-5p	seed-mmu-miR-181a-5p	seed-mmu-miR-181a-5p	seed-mmu-miR-181a-5p	TGAATGTT	TGAATGTT	TGAATGTT	TGAATGTT	TGAATGTT	AAAGAGCAGAAGCAGCAGCATCTCTGTACATTTTGGTGAATGTTGTTCAGAGACTCATGAATGTTGCACTTAAGCAGTTGAATGTTGGAGTCCCTGGTATGAATGTTTGTGTACAGAATTTGAATGTTTCACTACAAGCAGAAGGAAACATTGAACTCAGAGCC
3c_repeat_seed_5x_31	seed-mmu-miR-182-5p	seed-mmu-miR-182-5p	seed-mmu-miR-182-5p	seed-mmu-miR-182-5p	seed-mmu-miR-182-5p	TTGCCAAA	TTGCCAAA	TTGCCAAA	TTGCCAAA	TTGCCAAA	AAAGAGCAGAAGCAGCAGCATCTCTGTACATTTTGGTTGCCAAAGTTCAGAGACTCATTGCCAAAGCACTTAAGCAGTTTGCCAAAGGAGTCCCTGGTATTGCCAAATGTGTACAGAATTTTGCCAAATCACTACAAGCAGAAGGAAACATTGAACTCAGAGCC
3c_repeat_seed_5x_32	seed-mmu-miR-185-5p	seed-mmu-miR-185-5p	seed-mmu-miR-185-5p	seed-mmu-miR-185-5p	seed-mmu-miR-185-5p	TCTCTCCA	TCTCTCCA	TCTCTCCA	TCTCTCCA	TCTCTCCA	AAAGAGCAGAAGCAGCAGCATCTCTGTACATTTTGGTCTCTCCAGTTCAGAGACTCATCTCTCCAGCACTTAAGCAGTTCTCTCCAGGAGTCCCTGGTATCTCTCCATGTGTACAGAATTTCTCTCCATCACTACAAGCAGAAGGAAACATTGAACTCAGAGCC
3c_repeat_seed_5x_33	seed-mmu-miR-186-5p	seed-mmu-miR-186-5p	seed-mmu-miR-186-5p	seed-mmu-miR-186-5p	seed-mmu-miR-186-5p	ATTCTTTG	ATTCTTTG	ATTCTTTG	ATTCTTTG	ATTCTTTG	AAAGAGCAGAAGCAGCAGCATCTCTGTACATTTTGGATTCTTTGGTTCAGAGACTCAATTCTTTGGCACTTAAGCAGTATTCTTTGGGAGTCCCTGGTAATTCTTTGTGTGTACAGAATTATTCTTTGTCACTACAAGCAGAAGGAAACATTGAACTCAGAGCC
3c_repeat_seed_5x_34	seed-mmu-miR-24-3p	seed-mmu-miR-24-3p	seed-mmu-miR-24-3p	seed-mmu-miR-24-3p	seed-mmu-miR-24-3p	CTGAGCCA	CTGAGCCA	CTGAGCCA	CTGAGCCA	CTGAGCCA	AAAGAGCAGAAGCAGCAGCATCTCTGTACATTTTGGCTGAGCCAGTTCAGAGACTCACTGAGCCAGCACTTAAGCAGTCTGAGCCAGGAGTCCCTGGTACTGAGCCATGTGTACAGAATTCTGAGCCATCACTACAAGCAGAAGGAAACATTGAACTCAGAGCC
3c_repeat_seed_5x_35	seed-mmu-miR-191-5p	seed-mmu-miR-191-5p	seed-mmu-miR-191-5p	seed-mmu-miR-191-5p	seed-mmu-miR-191-5p	TTCCGTTG	TTCCGTTG	TTCCGTTG	TTCCGTTG	TTCCGTTG	AAAGAGCAGAAGCAGCAGCATCTCTGTACATTTTGGTTCCGTTGGTTCAGAGACTCATTCCGTTGGCACTTAAGCAGTTTCCGTTGGGAGTCCCTGGTATTCCGTTGTGTGTACAGAATTTTCCGTTGTCACTACAAGCAGAAGGAAACATTGAACTCAGAGCC
3c_repeat_seed_5x_36	seed-mmu-miR-194-5p	seed-mmu-miR-194-5p	seed-mmu-miR-194-5p	seed-mmu-miR-194-5p	seed-mmu-miR-194-5p	CTGTTACA	CTGTTACA	CTGTTACA	CTGTTACA	CTGTTACA	AAAGAGCAGAAGCAGCAGCATCTCTGTACATTTTGGCTGTTACAGTTCAGAGACTCACTGTTACAGCACTTAAGCAGTCTGTTACAGGAGTCCCTGGTACTGTTACATGTGTACAGAATTCTGTTACATCACTACAAGCAGAAGGAAACATTGAACTCAGAGCC
3c_repeat_seed_5x_37	seed-mmu-miR-204-5p	seed-mmu-miR-204-5p	seed-mmu-miR-204-5p	seed-mmu-miR-204-5p	seed-mmu-miR-204-5p	AAAGGGAA	AAAGGGAA	AAAGGGAA	AAAGGGAA	AAAGGGAA	AAAGAGCAGAAGCAGCAGCATCTCTGTACATTTTGGAAAGGGAAGTTCAGAGACTCAAAAGGGAAGCACTTAAGCAGTAAAGGGAAGGAGTCCCTGGTAAAAGGGAATGTGTACAGACTTAAAGGGAATCACTACAAGCAGAAGGAAACATTGAACTCAGAGCC
3c_repeat_seed_5x_38	seed-mmu-miR-122-5p	seed-mmu-miR-122-5p	seed-mmu-miR-122-5p	seed-mmu-miR-122-5p	seed-mmu-miR-122-5p	ACACTCCA	ACACTCCA	ACACTCCA	ACACTCCA	ACACTCCA	AAAGAGCAGAAGCAGCAGCATCTCTGTACATTTTGGACACTCCAGTTCAGAGACTCAACACTCCAGCACTTAAGCAGTACACTCCAGGAGTCCCTGGTAACACTCCATGTGTACAGAATTACACTCCATCACTACAAGCAGAAGGAAACATTGAACTCAGAGCC
3c_repeat_seed_5x_39	seed-mmu-miR-143-3p	seed-mmu-miR-143-3p	seed-mmu-miR-143-3p	seed-mmu-miR-143-3p	seed-mmu-miR-143-3p	TCATCTCA	TCATCTCA	TCATCTCA	TCATCTCA	TCATCTCA	AAAGAGCAGAAGCAGCAGCATCTCTGTACATTTTGGTCATCTCAGTTCAGAGACTCATCATCTCAGCACTTAAGCAGTTCATCTCAGGAGTCCCTGGTATCATCTCATGTGTACAGAATTTCATCTCATCACTACAAGCAGAAGGAAACATTGAACTCAGAGCC
3c_repeat_seed_5x_40	seed-mmu-miR-296-3p	seed-mmu-miR-296-3p	seed-mmu-miR-296-3p	seed-mmu-miR-296-3p	seed-mmu-miR-296-3p	CAACCCTC	CAACCCTC	CAACCCTC	CAACCCTC	CAACCCTC	AAAGAGCAGAAGCAGCAGCATCTCTGTACATTTTGGCAACCCTCGTTCAGAGACTCACAACCCTCGCACTTAAGCAGTCAACCCTCGGAGTCCCTGGTACAACCCTCTGTGTACAGAATTCAACCCTCTCACTACAAGCAGAAGGAAACATTGAACTCAGAGCC
3c_repeat_seed_5x_41	seed-mmu-let-7d-5p	seed-mmu-let-7d-5p	seed-mmu-let-7d-5p	seed-mmu-let-7d-5p	seed-mmu-let-7d-5p	CTACCTCT	CTACCTCT	CTACCTCT	CTACCTCT	CTACCTCT	AAAGAGCAGAAGCAGCAGCATCTCTGTACATTTTGGCTACCTCTGTTCAGAGACTCACTACCTCTGCACTTAAGCAGTCTACCTCTGGAGTCCCTGGTACTACCTCTTGTGTACAGAATTCTACCTCTTCACTACAAGCAGAAGGAAACATTGAACTCAGAGCC
3c_repeat_seed_5x_42	seed-mmu-let-7d-3p	seed-mmu-let-7d-3p	seed-mmu-let-7d-3p	seed-mmu-let-7d-3p	seed-mmu-let-7d-3p	TCGTATAG	TCGTATAG	TCGTATAG	TCGTATAG	TCGTATAG	AAAGAGCAGAAGCAGCAGCATCTCTGTACATTTTGGTCGTATAGGTTCAGAGACTCATCGTATAGGCACTTAAGCAGTTCGTATAGGGAGTCCCTGGTATCGTATAGTGTGTACAGAATTTCGTATAGTCACTACAAGCAGAAGGAAACATTGAACTCAGAGCC
3c_repeat_seed_5x_43	seed-mmu-miR-106a-5p	seed-mmu-miR-106a-5p	seed-mmu-miR-106a-5p	seed-mmu-miR-106a-5p	seed-mmu-miR-106a-5p	GCACTTTG	GCACTTTG	GCACTTTG	GCACTTTG	GCACTTTG	AAAGAGCAGAAGCAGCAGCATCTCTGTACATTTTGGGCACTTTGGTTCAGAGACTCAGCACTTTGGCACTTAAGCAGTGCACTTTGGGAGTCCCTGGTAGCACTTTGTGTGTACAGAATTGCACTTTGTCACTACAAGCAGAAGGAAACATTGAACTCAGAGCC
3c_repeat_seed_5x_44	seed-mmu-miR-106b-5p	seed-mmu-miR-106b-5p	seed-mmu-miR-106b-5p	seed-mmu-miR-106b-5p	seed-mmu-miR-106b-5p	GCACTTTA	GCACTTTA	GCACTTTA	GCACTTTA	GCACTTTA	AAAGAGCAGAAGCAGCAGCATCTCTGTACATTTTGGGCACTTTAGTTCAGAGACTCAGCACTTTAGCACTTAAGCAGTGCACTTTAGGAGTCCCTGGTAGCACTTTATGTGTACAGAATTGCACTTTATCACTACAAGCAGAAGGAAACATTGAACTCAGAGCC
3c_repeat_seed_5x_45	seed-mmu-miR-130b-5p	seed-mmu-miR-130b-5p	seed-mmu-miR-130b-5p	seed-mmu-miR-130b-5p	seed-mmu-miR-130b-5p	GAAAGAGT	GAAAGAGT	GAAAGAGT	GAAAGAGT	GAAAGAGT	AAAGAGCAGAAGCAGCAGCATCTCTGTACATTTTGGGAAAGAGTGTTCAGAGACTCAGAAAGAGTGCACTTAAGCAGTGAAAGAGTGGAGTCCCTGGTAGAAAGAGTTGTGTACAGAATTGAAAGAGTTCACTACAAGCAGAAGGAAACATTGAACTCAGAGCC
3c_repeat_seed_5x_46	seed-mmu-miR-130b-3p	seed-mmu-miR-130b-3p	seed-mmu-miR-130b-3p	seed-mmu-miR-130b-3p	seed-mmu-miR-130b-3p	TTGCACTG	TTGCACTG	TTGCACTG	TTGCACTG	TTGCACTG	AAAGAGCAGAAGCAGCAGCATCTCTGTACATTTTGGTTGCACTGGTTCAGAGACTCATTGCACTGGCACTTAAGCAGTTTGCACTGGGAGTCCCTGGTATTGCACTGTGTGTACAGAATTTTGCACTGTCACTACAAGCAGAAGGAAACATTGAACTCAGAGCC
3c_repeat_seed_5x_47	seed-mmu-miR-19b-3p	seed-mmu-miR-19b-3p	seed-mmu-miR-19b-3p	seed-mmu-miR-19b-3p	seed-mmu-miR-19b-3p	TTTGCACA	TTTGCACA	TTTGCACA	TTTGCACA	TTTGCACA	AAAGAGCAGAAGCAGCAGCATCTCTGTACATTTTGGTTTGCACAGTTCAGAGACTCATTTGCACAGCACTTAAGCAGTTTTGCACAGGAGTCCCTGGTATTTGCACATGTGTACAGAATTTTTGCACATCACTACAAGCAGAAGGAAACATTGAACTCAGAGCC
3c_repeat_seed_5x_48	seed-mmu-miR-196a-5p	seed-mmu-miR-196a-5p	seed-mmu-miR-196a-5p	seed-mmu-miR-196a-5p	seed-mmu-miR-196a-5p	ACTACCTA	ACTACCTA	ACTACCTA	ACTACCTA	ACTACCTA	AAAGAGCAGAAGCAGCAGCATCTCTGTACATTTTGGACTACCTAGTTCAGAGACTCAACTACCTAGCACTTAAGCAGTACTACCTAGGAGTCCCTGGTAACTACCTATGTGTACAGAATTACTACCTATCACTACAAGCAGAAGGAAACATTGAACTCAGAGCC
3c_repeat_seed_5x_49	seed-mmu-miR-18a-5p	seed-mmu-miR-18a-5p	seed-mmu-miR-18a-5p	seed-mmu-miR-18a-5p	seed-mmu-miR-18a-5p	GCACCTTA	GCACCTTA	GCACCTTA	GCACCTTA	GCACCTTA	AAAGAGCAGAAGCAGCAGCATCTCTGTACATTTTGGGCACCTTAGTTCAGAGACTCAGCACCTTAGCACTTAAGCAGTGCACCTTAGGAGTCCCTGGTAGCACCTTATGTGTACAGAATTGCACCTTATCACTACAAGCAGAAGGAAACATTGAACTCAGAGCC
3c_repeat_seed_5x_50	seed-mmu-miR-21a-5p	seed-mmu-miR-21a-5p	seed-mmu-miR-21a-5p	seed-mmu-miR-21a-5p	seed-mmu-miR-21a-5p	ATAAGCTA	ATAAGCTA	ATAAGCTA	ATAAGCTA	ATAAGCTA	AAAGAGCAGAAGCAGCAGCATCTCTGTACATTTTGGATAAGCTAGTTCAGAGACTCAATAAGCTAGCACTTAAGCAGTATAAGCTAGGAGTCCCTGGTAATAAGCTATGTGTACAGAATTATAAGCTATCACTACAAGCAGAAGGAAACATTGAACTCAGAGCC
3c_repeat_seed_5x_51	seed-mmu-miR-22-3p	seed-mmu-miR-22-3p	seed-mmu-miR-22-3p	seed-mmu-miR-22-3p	seed-mmu-miR-22-3p	GGCAGCTT	GGCAGCTT	GGCAGCTT	GGCAGCTT	GGCAGCTT	AAAGAGCAGAAGCAGCAGCATCTCTGTACATTTTGGGGCAGCTTGTTCAGAGACTCAGGCAGCTTGCACTTAAGCAGTGGCAGCTTGGAGTCCCTGGTAGGCAGCTTTGTGTACAGAATTGGCAGCTTTCACTACAAGCAGAAGGAAACATTGAACTCAGAGCC
3c_repeat_seed_5x_52	seed-mmu-miR-26a-5p	seed-mmu-miR-26a-5p	seed-mmu-miR-26a-5p	seed-mmu-miR-26a-5p	seed-mmu-miR-26a-5p	TACTTGAA	TACTTGAA	TACTTGAA	TACTTGAA	TACTTGAA	AAAGAGCAGAAGCAGCAGCATCTCTGTACATTTTGGTACTTGAAGTTCAGAGACTCATACTTGAAGCACTTAAGCAGTTACTTGAAGGAGTCCCTGGTATACTTGAATGTGTACAGAATTTACTTGAATCACTACAAGCAGAAGGAAACATTGAACTCAGAGCC
3c_repeat_seed_5x_53	seed-mmu-miR-31-5p	seed-mmu-miR-31-5p	seed-mmu-miR-31-5p	seed-mmu-miR-31-5p	seed-mmu-miR-31-5p	TCTTGCCT	TCTTGCCT	TCTTGCCT	TCTTGCCT	TCTTGCCT	AAAGAGCAGAAGCAGCAGCATCTCTGTACATTTTGGTCTTGCCTGTTCAGAGACTCATCTTGCCTGCACTTAAGCAGTTCTTGCCTGGAGTCCCTGGTATCTTGCCTTGTGTACAGAATTTCTTGCCTTCACTACAAGCAGAAGGAAACATTGAACTCAGAGCC
3c_repeat_seed_5x_54	seed-mmu-miR-92a-3p	seed-mmu-miR-92a-3p	seed-mmu-miR-92a-3p	seed-mmu-miR-92a-3p	seed-mmu-miR-92a-3p	GTGCAATA	GTGCAATA	GTGCAATA	GTGCAATA	GTGCAATA	AAAGAGCAGAAGCAGCAGCATCTCTGTACATTTTGGGTGCAATAGTTCAGAGACTCAGTGCAATAGCACTTAAGCAGTGTGCAATAGGAGTCCCTGGTAGTGCAATATGTGTACAGAATTGTGCAATATCACTACAAGCAGAAGGAAACATTGAACTCAGAGCC
3c_repeat_seed_5x_55	seed-mmu-miR-34a-5p	seed-mmu-miR-34a-5p	seed-mmu-miR-34a-5p	seed-mmu-miR-34a-5p	seed-mmu-miR-34a-5p	CACTGCCA	CACTGCCA	CACTGCCA	CACTGCCA	CACTGCCA	AAAGAGCAGAAGCAGCAGCATCTCTGTACATTTTGGCACTGCCAGTTCAGAGACTCACACTGCCAGCACTTAAGCAGTCACTGCCAGGAGTCCCTGGTACACTGCCATGTGTACAGAATTCACTGCCATCACTACAAGCAGAAGGAAACATTGAACTCAGAGCC
3c_repeat_seed_5x_56	seed-mmu-miR-103-3p	seed-mmu-miR-103-3p	seed-mmu-miR-103-3p	seed-mmu-miR-103-3p	seed-mmu-miR-103-3p	ATGCTGCT	ATGCTGCT	ATGCTGCT	ATGCTGCT	ATGCTGCT	AAAGAGCAGAAGCAGCAGCATCTCTGTACATTTTGGATGCTGCTGTTCAGAGACTCAATGCTGCTGCACTTAAGCAGTATGCTGCTGGAGTCCCTGGTAATGCTGCTTGTGTACAGAATTATGCTGCTTCACTACAAGCAGAAGGAAACATTGAACTCAGAGCC
3c_repeat_seed_5x_57	seed-mmu-miR-322-5p	seed-mmu-miR-322-5p	seed-mmu-miR-322-5p	seed-mmu-miR-322-5p	seed-mmu-miR-322-5p	TGCTGCTG	TGCTGCTG	TGCTGCTG	TGCTGCTG	TGCTGCTG	AAAGAGCAGAAGCAGCAGCATCTCTGTACATTTTGGTGCTGCTGGTTCAGAGACTCATGCTGCTGGCACTTAAGCAGTTGCTGCTGGGAGTCCCTGGTATGCTGCTGTGTGTACAGAATTTGCTGCTGTCACTACAAGCAGAAGGAAACATTGAACTCAGAGCC
3c_repeat_seed_5x_58	seed-mmu-miR-323-5p	seed-mmu-miR-323-5p	seed-mmu-miR-323-5p	seed-mmu-miR-323-5p	seed-mmu-miR-323-5p	GACCACCT	GACCACCT	GACCACCT	GACCACCT	GACCACCT	AAAGAGCAGAAGCAGCAGCATCTCTGTACATTTTGGGACCACCTGTTCAGAGACTCAGACCACCTGCACTTAAGCAGTGACCACCTGGAGTCCCTGGTAGACCACCTTGTGTACAGAATTGACCACCTTCACTACAAGCAGAAGGAAACATTGAACTCAGAGCC
3c_repeat_seed_5x_59	seed-mmu-miR-328-3p	seed-mmu-miR-328-3p	seed-mmu-miR-328-3p	seed-mmu-miR-328-3p	seed-mmu-miR-328-3p	AGGGCCAG	AGGGCCAG	AGGGCCAG	AGGGCCAG	AGGGCCAG	AAAGAGCAGAAGCAGCAGCATCTCTGTACATTTTGGAGGGCCAGGTTCAGAGACTCAAGGGCCAGGCACTTAAGCAGTAGGGCCAGGGAGTCCCTGGTAAGGGCCAGTGTGTACAGAATTAGGGCCAGTCACTACAAGCAGAAGGAAACATTGAACTCAGAGCC
3c_repeat_seed_5x_60	seed-mmu-miR-338-3p	seed-mmu-miR-338-3p	seed-mmu-miR-338-3p	seed-mmu-miR-338-3p	seed-mmu-miR-338-3p	ATGCTGGA	ATGCTGGA	ATGCTGGA	ATGCTGGA	ATGCTGGA	AAAGAGCAGAAGCAGCAGCATCTCTGTACATTTTGGATGCTGGAGTTCAGAGACTCAATGCTGGAGCACTTAAGCAGTATGCTGGAGGAGTCCCTGGTAATGCTGGATGTGTACAGAATTATGCTGGATCACTACAAGCAGAAGGAAACATTGAACTCAGAGCC
3c_repeat_seed_5x_61	seed-mmu-miR-339-5p	seed-mmu-miR-339-5p	seed-mmu-miR-339-5p	seed-mmu-miR-339-5p	seed-mmu-miR-339-5p	GACAGGGA	GACAGGGA	GACAGGGA	GACAGGGA	GACAGGGA	AAAGAGCAGAAGCAGCAGCATCTCTGTACATTTTGGGACAGGGAGTTCAGAGACTCAGACAGGGAGCACTTAAGCAGTGACAGGGAGGAGTCCCTGGTAGACAGGGATGTGTACAGAATTGACAGGGATCACTACAAGCAGAAGGAAACATTGAACTCAGAGCC
3c_repeat_seed_5x_62	seed-mmu-miR-342-5p	seed-mmu-miR-342-5p	seed-mmu-miR-342-5p	seed-mmu-miR-342-5p	seed-mmu-miR-342-5p	GCACCCCT	GCACCCCT	GCACCCCT	GCACCCCT	GCACCCCT	AAAGAGCAGAAGCAGCAGCATCTCTGTACATTTTGGGCACCCCTGTTCAGAGACTCAGCACCCCTGCACTTAAGCAGTGCACCCCTGGAGTCCCTGGTAGCACCCCTTGTGTACAGAATTGCACCCCTTCACTACAAGCAGAAGGAAACATTGAACTCAGAGCC
3c_repeat_seed_5x_63	seed-mmu-miR-342-3p	seed-mmu-miR-342-3p	seed-mmu-miR-342-3p	seed-mmu-miR-342-3p	seed-mmu-miR-342-3p	GTGTGAGA	GTGTGAGA	GTGTGAGA	GTGTGAGA	GTGTGAGA	AAAGAGCAGAAGCAGCAGCATCTCTGTACATTTTGGGTGTGAGAGTTCAGAGACTCAGTGTGAGAGCACTTAAGCAGTGTGTGAGAGGAGTCCCTGGTAGTGTGAGATGTGTACAGAATTGTGTGAGATCACTACAAGCAGAAGGAAACATTGAACTCAGAGCC
3c_repeat_seed_5x_64	seed-mmu-miR-350-3p	seed-mmu-miR-350-3p	seed-mmu-miR-350-3p	seed-mmu-miR-350-3p	seed-mmu-miR-350-3p	TTTGTGAA	TTTGTGAA	TTTGTGAA	TTTGTGAA	TTTGTGAA	AAAGAGCAGAAGCAGCAGCATCTCTGTACATTTTGGTTTGTGAAGTTCAGAGACTCATTTGTGAAGCACTTAAGCAGTTTTGTGAAGGAGTCCCTGGTATTTGTGAATGTGTACAGAATTTTTGTGAATCACTACAAGCAGAAGGAAACATTGAACTCAGAGCC
3c_repeat_seed_5x_65	seed-mmu-miR-351-3p	seed-mmu-miR-351-3p	seed-mmu-miR-351-3p	seed-mmu-miR-351-3p	seed-mmu-miR-351-3p	TCTTGACC	TCTTGACC	TCTTGACC	TCTTGACC	TCTTGACC	AAAGAGCAGAAGCAGCAGCATCTCTGTACATTTTGGTCTTGACCGTTCAGAGACTCATCTTGACCGCACTTAAGCAGTTCTTGACCGGAGTCCCTGGTATCTTGACCTGTGTACAGAATTTCTTGACCTCACTACAAGCAGAAGGAAACATTGAACTCAGAGCC
3c_repeat_seed_5x_66	seed-mmu-miR-101b-3p	seed-mmu-miR-101b-3p	seed-mmu-miR-101b-3p	seed-mmu-miR-101b-3p	seed-mmu-miR-101b-3p	TACTGTAC	TACTGTAC	TACTGTAC	TACTGTAC	TACTGTAC	AAAGAGCAGAAGCAGCAGCATCTCTGTACATTTTGGTACTGTACGTTCAGAGACTCATACTGTACGCACTTAAGCAGTTACTGTACGGAGTCCCTGGTATACTGTACTGTGTACAGAATTTACTGTACTCACTACAAGCAGAAGGAAACATTGAACTCAGAGCC
3c_repeat_seed_5x_67	seed-mmu-miR-17-3p	seed-mmu-miR-17-3p	seed-mmu-miR-17-3p	seed-mmu-miR-17-3p	seed-mmu-miR-17-3p	ACTGCAGT	ACTGCAGT	ACTGCAGT	ACTGCAGT	ACTGCAGT	AAAGAGCAGAAGCAGCAGCATCTCTGTACATTTTGGACTGCAGTGTTCAGAGACTCAACTGCAGTGCACTTAAGCAGTACTGCAGTGGAGTCCCTGGTAACTGCAGTTGTGTACAGAATTACTGCAGTTCACTACAAGCAGAAGGAAACATTGAACTCAGAGCC
3c_repeat_seed_5x_68	seed-mmu-miR-25-5p	seed-mmu-miR-25-5p	seed-mmu-miR-25-5p	seed-mmu-miR-25-5p	seed-mmu-miR-25-5p	CTCCGCCT	CTCCGCCT	CTCCGCCT	CTCCGCCT	CTCCGCCT	AAAGAGCAGAAGCAGCAGCATCTCTGTACATTTTGGCTCCGCCTGTTCAGAGACTCACTCCGCCTGCACTTAAGCAGTCTCCGCCTGGAGTCCCTGGTACTCCGCCTTGTGTACAGAATTCTCCGCCTTCACTACAAGCAGAAGGAAACATTGAACTCAGAGCC
3c_repeat_seed_5x_69	seed-mmu-miR-25-3p	seed-mmu-miR-25-3p	seed-mmu-miR-25-3p	seed-mmu-miR-25-3p	seed-mmu-miR-25-3p	GTGCAATG	GTGCAATG	GTGCAATG	GTGCAATG	GTGCAATG	AAAGAGCAGAAGCAGCAGCATCTCTGTACATTTTGGGTGCAATGGTTCAGAGACTCAGTGCAATGGCACTTAAGCAGTGTGCAATGGGAGTCCCTGGTAGTGCAATGTGTGTACAGAATTGTGCAATGTCACTACAAGCAGAAGGAAACATTGAACTCAGAGCC
3c_repeat_seed_5x_70	seed-mmu-miR-28a-5p	seed-mmu-miR-28a-5p	seed-mmu-miR-28a-5p	seed-mmu-miR-28a-5p	seed-mmu-miR-28a-5p	AGCTCCTT	AGCTCCTT	AGCTCCTT	AGCTCCTT	AGCTCCTT	AAAGAGCAGAAGCAGCAGCATCTCTGTACATTTTGGAGCTCCTTGTTCAGAGACTCAAGCTCCTTGCACTTAAGCAGTAGCTCCTTGGAGTCCCTGGTAAGCTCCTTTGTGTACAGAATTAGCTCCTTTCACTACAAGCAGAAGGAAACATTGAACTCAGAGCC
3c_repeat_seed_5x_71	seed-mmu-miR-139-5p	seed-mmu-miR-139-5p	seed-mmu-miR-139-5p	seed-mmu-miR-139-5p	seed-mmu-miR-139-5p	ACTGTAGA	ACTGTAGA	ACTGTAGA	ACTGTAGA	ACTGTAGA	AAAGAGCAGAAGCAGCAGCATCTCTGTACATTTTGGACTGTAGAGTTCAGAGACTCAACTGTAGAGCACTTAAGCAGTACTGTAGAGGAGTCCCTGGTAACTGTAGATGTGTACAGAATTACTGTAGATCACTACAAGCAGAAGGAAACATTGAACTCAGAGCC
3c_repeat_seed_5x_72	seed-mmu-miR-200c-3p	seed-mmu-miR-200c-3p	seed-mmu-miR-200c-3p	seed-mmu-miR-200c-3p	seed-mmu-miR-200c-3p	CAGTATTA	CAGTATTA	CAGTATTA	CAGTATTA	CAGTATTA	AAAGAGCAGAAGCAGCAGCATCTCTGTACATTTTGGCAGTATTAGTTCAGAGACTCACAGTATTAGCACTTAAGCAGTCAGTATTAGGAGTCCCTGGTACAGTATTATGTGTACAGAATTCAGTATTATCACTACAAGCAGAAGGAAACATTGAACTCAGAGCC
3c_repeat_seed_5x_73	seed-mmu-miR-210-3p	seed-mmu-miR-210-3p	seed-mmu-miR-210-3p	seed-mmu-miR-210-3p	seed-mmu-miR-210-3p	ACGCACAG	ACGCACAG	ACGCACAG	ACGCACAG	ACGCACAG	AAAGAGCAGAAGCAGCAGCATCTCTGTACATTTTGGACGCACAGGTTCAGAGACTCAACGCACAGGCACTTAAGCAGTACGCACAGGGAGTCCCTGGTAACGCACAGTGTGTACAGAATTACGCACAGTCACTACAAGCAGAAGGAAACATTGAACTCAGAGCC
3c_repeat_seed_5x_74	seed-mmu-miR-181a-1-3p	seed-mmu-miR-181a-1-3p	seed-mmu-miR-181a-1-3p	seed-mmu-miR-181a-1-3p	seed-mmu-miR-181a-1-3p	TCGATGGT	TCGATGGT	TCGATGGT	TCGATGGT	TCGATGGT	AAAGAGCAGAAGCAGCAGCATCTCTGTACATTTTGGTCGATGGTGTTCAGAGACTCATCGATGGTGCACTTAAGCAGTTCGATGGTGGAGTCCCTGGTATCGATGGTTGTGTACAGAATTTCGATGGTTCACTACAAGCAGAAGGAAACATTGAACTCAGAGCC
3c_repeat_seed_5x_75	seed-mmu-miR-214-3p	seed-mmu-miR-214-3p	seed-mmu-miR-214-3p	seed-mmu-miR-214-3p	seed-mmu-miR-214-3p	CCTGCTGT	CCTGCTGT	CCTGCTGT	CCTGCTGT	CCTGCTGT	AAAGAGCAGAAGCAGCAGCATCTCTGTACATTTTGGCCTGCTGTGTTCAGAGACTCACCTGCTGTGCACTTAAGCAGTCCTGCTGTGGAGTCCCTGGTACCTGCTGTTGTGTACAGAATTCCTGCTGTTCACTACAAGCAGAAGGAAACATTGAACTCAGAGCC
3c_repeat_seed_5x_76	seed-mmu-miR-223-5p	seed-mmu-miR-223-5p	seed-mmu-miR-223-5p	seed-mmu-miR-223-5p	seed-mmu-miR-223-5p	AATACACG	AATACACG	AATACACG	AATACACG	AATACACG	AAAGAGCAGAAGCAGCAGCATCTCTGTACATTTTGGAATACACGGTTCAGAGACTCAAATACACGGCACTTAAGCAGTAATACACGGGAGTCCCTGGTAAATACACGTGTGTACAGAATTAATACACGTCACTACAAGCAGAAGGAAACATTGAACTCAGAGCC
3c_repeat_seed_5x_77	seed-mmu-miR-223-3p	seed-mmu-miR-223-3p	seed-mmu-miR-223-3p	seed-mmu-miR-223-3p	seed-mmu-miR-223-3p	AACTGACA	AACTGACA	AACTGACA	AACTGACA	AACTGACA	AAAGAGCAGAAGCAGCAGCATCTCTGTACATTTTGGAACTGACAGTTCAGAGACTCAAACTGACAGCACTTAAGCAGTAACTGACAGGAGTCCCTGGTAAACTGACATGTGTACAGAATTAACTGACATCACTACAAGCAGAAGGAAACATTGAACTCAGAGCC
3c_repeat_seed_5x_78	seed-mmu-miR-320-3p	seed-mmu-miR-320-3p	seed-mmu-miR-320-3p	seed-mmu-miR-320-3p	seed-mmu-miR-320-3p	CAGCTTTT	CAGCTTTT	CAGCTTTT	CAGCTTTT	CAGCTTTT	AAAGAGCAGAAGCAGCAGCATCTCTGTACATTTTGGCAGCTTTTGTTCAGAGACTCACAGCTTTTGCACTTAAGCAGTCAGCTTTTGGAGTCCCTGGTACAGCTTTTTGTGTACAGAATTCAGCTTTTTCACTACAAGCAGAAGGAAACATTGAACTCAGAGCC
3c_repeat_seed_5x_79	seed-mmu-miR-221-3p	seed-mmu-miR-221-3p	seed-mmu-miR-221-3p	seed-mmu-miR-221-3p	seed-mmu-miR-221-3p	ATGTAGCT	ATGTAGCT	ATGTAGCT	ATGTAGCT	ATGTAGCT	AAAGAGCAGAAGCAGCAGCATCTCTGTACATTTTGGATGTAGCTGTTCAGAGACTCAATGTAGCTGCACTTAAGCAGTATGTAGCTGGAGTCCCTGGTAATGTAGCTTGTGTACAGAATTATGTAGCTTCACTACAAGCAGAAGGAAACATTGAACTCAGAGCC
3c_repeat_seed_5x_80	seed-mmu-miR-7a-5p	seed-mmu-miR-7a-5p	seed-mmu-miR-7a-5p	seed-mmu-miR-7a-5p	seed-mmu-miR-7a-5p	GTCTTCCA	GTCTTCCA	GTCTTCCA	GTCTTCCA	GTCTTCCA	AAAGAGCAGAAGCAGCAGCATCTCTGTACATTTTGGGTCTTCCAGTTCAGAGACTCAGTCTTCCAGCACTTAAGCAGTGTCTTCCAGGAGTCCCTGGTAGTCTTCCATGTGTACAGAATTGTCTTCCATCACTACAAGCAGAAGGAAACATTGAACTCAGAGCC
3c_repeat_seed_5x_81	seed-mmu-miR-365-3p	seed-mmu-miR-365-3p	seed-mmu-miR-365-3p	seed-mmu-miR-365-3p	seed-mmu-miR-365-3p	GGGCATTA	GGGCATTA	GGGCATTA	GGGCATTA	GGGCATTA	AAAGAGCAGAAGCAGCAGCATCTCTGTACATTTTGGGGGCATTAGTTCAGAGACTCAGGGCATTAGCACTTAAGCAGTGGGCATTAGGAGTCCCTGGTAGGGCATTATGTGTACAGAATTGGGCATTATCACTACAAGCAGAAGGAAACATTGAACTCAGAGCC
3c_repeat_seed_5x_82	seed-mmu-miR-378a-3p	seed-mmu-miR-378a-3p	seed-mmu-miR-378a-3p	seed-mmu-miR-378a-3p	seed-mmu-miR-378a-3p	AGTCCAGT	AGTCCAGT	AGTCCAGT	AGTCCAGT	AGTCCAGT	AAAGAGCAGAAGCAGCAGCATCTCTGTACATTTTGGAGTCCAGTGTTCAGAGACTCAAGTCCAGTGCACTTAAGCAGTAGTCCAGTGGAGTCCCTGGTAAGTCCAGTTGTGTACAGAATTAGTCCAGTTCACTACAAGCAGAAGGAAACATTGAACTCAGAGCC
3c_repeat_seed_5x_83	seed-mmu-miR-425-5p	seed-mmu-miR-425-5p	seed-mmu-miR-425-5p	seed-mmu-miR-425-5p	seed-mmu-miR-425-5p	GTGTCATT	GTGTCATT	GTGTCATT	GTGTCATT	GTGTCATT	AAAGAGCAGAAGCAGCAGCATCTCTGTACATTTTGGGTGTCATTGTTCAGAGACTCAGTGTCATTGCACTTAAGCAGTGTGTCATTGGAGTCCCTGGTAGTGTCATTTGTGTACAGAATTGTGTCATTTCACTACAAGCAGAAGGAAACATTGAACTCAGAGCC
3c_repeat_seed_5x_84	seed-mmu-miR-433-3p	seed-mmu-miR-433-3p	seed-mmu-miR-433-3p	seed-mmu-miR-433-3p	seed-mmu-miR-433-3p	ATCATGAT	ATCATGAT	ATCATGAT	ATCATGAT	ATCATGAT	AAAGAGCAGAAGCAGCAGCATCTCTGTACATTTTGGATCATGATGTTCAGAGACTCAATCATGATGCACTTAAGCAGTATCATGATGGAGTCCCTGGTAATCATGATTGTGTACAGAATTATCATGATTCACTACAAGCAGAAGGAAACATTGAACTCAGAGCC
3c_repeat_seed_5x_85	seed-mmu-miR-434-3p	seed-mmu-miR-434-3p	seed-mmu-miR-434-3p	seed-mmu-miR-434-3p	seed-mmu-miR-434-3p	GGTTCAAA	GGTTCAAA	GGTTCAAA	GGTTCAAA	GGTTCAAA	AAAGAGCAGAAGCAGCAGCATCTCTGTACATTTTGGGGTTCAAAGTTCAGAGACTCAGGTTCAAAGCACTTAAGCAGTGGTTCAAAGGAGTCCCTGGTAGGTTCAAATGTGTACAGAATTGGTTCAAATCACTACAAGCAGAAGGAAACATTGAACTCAGAGCC
3c_repeat_seed_5x_86	seed-mmu-miR-450a-5p	seed-mmu-miR-450a-5p	seed-mmu-miR-450a-5p	seed-mmu-miR-450a-5p	seed-mmu-miR-450a-5p	TCGCAAAA	TCGCAAAA	TCGCAAAA	TCGCAAAA	TCGCAAAA	AAAGAGCAGAAGCAGCAGCATCTCTGTACATTTTGGTCGCAAAAGTTCAGAGACTCATCGCAAAAGCACTTAAGCAGTTCGCAAAAGGAGTCCCTGGTATCGCAAAATGTGTACAGAATTTCGCAAAATCACTACAAGCAGAAGGAAACATTGAACTCAGAGCC
3c_repeat_seed_5x_87	seed-mmu-miR-451a	seed-mmu-miR-451a	seed-mmu-miR-451a	seed-mmu-miR-451a	seed-mmu-miR-451a	AACGGTTT	AACGGTTT	AACGGTTT	AACGGTTT	AACGGTTT	AAAGAGCAGAAGCAGCAGCATCTCTGTACATTTTGGAACGGTTTGTTCAGAGACTCAAACGGTTTGCACTTAAGCAGTAACGGTTTGGAGTCCCTGGTAAACGGTTTTGTGTACAGAATTAACGGTTTTCACTACAAGCAGAAGGAAACATTGAACTCAGAGCC
3c_repeat_seed_5x_88	seed-mmu-miR-467a-3p	seed-mmu-miR-467a-3p	seed-mmu-miR-467a-3p	seed-mmu-miR-467a-3p	seed-mmu-miR-467a-3p	TGTATATG	TGTATATG	TGTATATG	TGTATATG	TGTATATG	AAAGAGCAGAAGCAGCAGCATCTCTGTACATTTTGGTGTATATGGTTCAGAGACTCATGTATATGGCACTTAAGCAGTTGTATATGGGAGTCCCTGGTATGTATATGTGTGTACAGAATTTGTATATGTCACTACAAGCAGAAGGAAACATTGAACTCAGAGCC
3c_repeat_seed_5x_89	seed-mmu-miR-471-3p	seed-mmu-miR-471-3p	seed-mmu-miR-471-3p	seed-mmu-miR-471-3p	seed-mmu-miR-471-3p	ACCTTTCA	ACCTTTCA	ACCTTTCA	ACCTTTCA	ACCTTTCA	AAAGAGCAGAAGCAGCAGCATCTCTGTACATTTTGGACCTTTCAGTTCAGAGACTCAACCTTTCAGCACTTAAGCAGTACCTTTCAGGAGTCCCTGGTAACCTTTCATGTGTACAGAATTACCTTTCATCACTACAAGCAGAAGGAAACATTGAACTCAGAGCC
3c_repeat_seed_5x_90	seed-mmu-miR-532-3p	seed-mmu-miR-532-3p	seed-mmu-miR-532-3p	seed-mmu-miR-532-3p	seed-mmu-miR-532-3p	GTGGGAGG	GTGGGAGG	GTGGGAGG	GTGGGAGG	GTGGGAGG	AAAGAGCAGAAGCAGCAGCATCTCTGTACATTTTGGGTGGGAGGGTTCAGAGACTCAGTGGGAGGGCACTTAAGCAGTGTGGGAGGGGAGTCCCTGGTAGTGGGAGGTGTGTACAGAATTGTGGGAGGTCACTACAAGCAGAAGGAAACATTGAACTCAGAGCC
3c_repeat_seed_5x_91	seed-mmu-miR-484	seed-mmu-miR-484	seed-mmu-miR-484	seed-mmu-miR-484	seed-mmu-miR-484	GAGCCTGA	GAGCCTGA	GAGCCTGA	GAGCCTGA	GAGCCTGA	AAAGAGCAGAAGCAGCAGCATCTCTGTACATTTTGGGAGCCTGAGTTCAGAGACTCAGAGCCTGAGCACTTAAGCAGTGAGCCTGAGGAGTCCCTGGTAGAGCCTGATGTGTACAGAATTGAGCCTGATCACTACAAGCAGAAGGAAACATTGAACTCAGAGCC
3c_repeat_seed_5x_92	seed-mmu-miR-486a-5p	seed-mmu-miR-486a-5p	seed-mmu-miR-486a-5p	seed-mmu-miR-486a-5p	seed-mmu-miR-486a-5p	GTACAGGA	GTACAGGA	GTACAGGA	GTACAGGA	GTACAGGA	AAAGAGCAGAAGCAGCAGCATCTCTGTACATTTTGGGTACAGGAGTTCAGAGACTCAGTACAGGAGCACTTAAGCAGTGTACAGGAGGAGTCCCTGGTAGTACAGGATGTGTACAGAATTGTACAGGATCACTACAAGCAGAAGGAAACATTGAACTCAGAGCC
3c_repeat_seed_5x_93	seed-mmu-miR-540-3p	seed-mmu-miR-540-3p	seed-mmu-miR-540-3p	seed-mmu-miR-540-3p	seed-mmu-miR-540-3p	TCTGACCT	TCTGACCT	TCTGACCT	TCTGACCT	TCTGACCT	AAAGAGCAGAAGCAGCAGCATCTCTGTACATTTTGGTCTGACCTGTTCAGAGACTCATCTGACCTGCACTTAAGCAGTTCTGACCTGGAGTCCCTGGTATCTGACCTTGTGTACAGAATTTCTGACCTTCACTACAAGCAGAAGGAAACATTGAACTCAGAGCC
3c_repeat_seed_5x_94	seed-mmu-miR-744-5p	seed-mmu-miR-744-5p	seed-mmu-miR-744-5p	seed-mmu-miR-744-5p	seed-mmu-miR-744-5p	GCCCCGCA	GCCCCGCA	GCCCCGCA	GCCCCGCA	GCCCCGCA	AAAGAGCAGAAGCAGCAGCATCTCTGTACATTTTGGGCCCCGCAGTTCAGAGACTCAGCCCCGCAGCACTTAAGCAGTGCCCCGCAGGAGTCCCTGGTAGCCCCGCATGTGTACAGAATTGCCCCGCATCACTACAAGCAGAAGGAAACATTGAACTCAGAGCC
3c_repeat_seed_5x_95	seed-mmu-miR-374b-5p	seed-mmu-miR-374b-5p	seed-mmu-miR-374b-5p	seed-mmu-miR-374b-5p	seed-mmu-miR-374b-5p	TATTATAT	TATTATAT	TATTATAT	TATTATAT	TATTATAT	AAAGAGCAGAAGCAGCAGCATCTCTGTACATTTTGGTATTATATGTTCAGAGACTCATATTATATGCACTTAAGCAGTTATTATATGGAGTCCCTGGTATATTATATTGTGTACAGAATTTATTATATTCACTACAAGCAGAAGGAAACATTGAACTCAGAGCC
3c_repeat_seed_5x_96	seed-mmu-miR-1264-3p	seed-mmu-miR-1264-3p	seed-mmu-miR-1264-3p	seed-mmu-miR-1264-3p	seed-mmu-miR-1264-3p	AAGATTTG	AAGATTTG	AAGATTTG	AAGATTTG	AAGATTTG	AAAGAGCAGAAGCAGCAGCATCTCTGTACATTTTGGAAGATTTGGTTCAGAGACTCAAAGATTTGGCACTTAAGCAGTAAGATTTGGGAGTCCCTGGTAAAGATTTGTGTGTACAGAATTAAGATTTGTCACTACAAGCAGAAGGAAACATTGAACTCAGAGCC
3c_repeat_seed_5x_97	seed-mmu-miR-1249-3p	seed-mmu-miR-1249-3p	seed-mmu-miR-1249-3p	seed-mmu-miR-1249-3p	seed-mmu-miR-1249-3p	AAGGGCGT	AAGGGCGT	AAGGGCGT	AAGGGCGT	AAGGGCGT	AAAGAGCAGAAGCAGCAGCATCTCTGTACATTTTGGAAGGGCGTGTTCAGAGACTCAAAGGGCGTGCACTTAAGCAGTAAGGGCGTGGAGTCCCTGGTAAAGGGCGTTGTGTACAGAATTAAGGGCGTTCACTACAAGCAGAAGGAAACATTGAACTCAGAGCC
3c_repeat_seed_5x_98	seed-mmu-miR-1843a-3p	seed-mmu-miR-1843a-3p	seed-mmu-miR-1843a-3p	seed-mmu-miR-1843a-3p	seed-mmu-miR-1843a-3p	CGATCAGA	CGATCAGA	CGATCAGA	CGATCAGA	CGATCAGA	AAAGAGCAGAAGCAGCAGCATCTCTGTACATTTTGGCGATCAGAGTTCAGAGACTCACGATCAGAGCACTTAAGCAGTCGATCAGAGGAGTCCCTGGTACGATCAGATGTGTACAGAATTCGATCAGATCACTACAAGCAGAAGGAAACATTGAACTCAGAGCC
3c_repeat_seed_5x_99	seed-mmu-miR-1298-5p	seed-mmu-miR-1298-5p	seed-mmu-miR-1298-5p	seed-mmu-miR-1298-5p	seed-mmu-miR-1298-5p	CGAATGAA	CGAATGAA	CGAATGAA	CGAATGAA	CGAATGAA	AAAGAGCAGAAGCAGCAGCATCTCTGTACATTTTGGCGAATGAAGTTCAGAGACTCACGAATGAAGCACTTAAGCAGTCGAATGAAGGAGTCCCTGGTACGAATGAATGTGTACAGAATTCGAATGAATCACTACAAGCAGAAGGAAACATTGAACTCAGAGCC
3c_repeat_seed_5x_100	seed-mmu-miR-764-5p	seed-mmu-miR-764-5p	seed-mmu-miR-764-5p	seed-mmu-miR-764-5p	seed-mmu-miR-764-5p	TGAGCACC	TGAGCACC	TGAGCACC	TGAGCACC	TGAGCACC	AAAGAGCAGAAGCAGCAGCATCTCTGTACATTTTGGTGAGCACCGTTCAGAGACTCATGAGCACCGCACTTAAGCAGTTGAGCACCGGAGTCCCTGGTATGAGCACCTGTGTACAGAATTTGAGCACCTCACTACAAGCAGAAGGAAACATTGAACTCAGAGCC
3c_repeat_seed_5x_101	seed-mmu-miR-669a-5p	seed-mmu-miR-669a-5p	seed-mmu-miR-669a-5p	seed-mmu-miR-669a-5p	seed-mmu-miR-669a-5p	ACACAACT	ACACAACT	ACACAACT	ACACAACT	ACACAACT	AAAGAGCAGAAGCAGCAGCATCTCTGTACATTTTGGACACAACTGTTCAGAGACTCAACACAACTGCACTTAAGCAGTACACAACTGGAGTCCCTGGTAACACAACTTGTGTACAGAATTACACAACTTCACTACAAGCAGAAGGAAACATTGAACTCAGAGCC
3c_repeat_seed_5x_102	seed-mmu-miR-674-5p	seed-mmu-miR-674-5p	seed-mmu-miR-674-5p	seed-mmu-miR-674-5p	seed-mmu-miR-674-5p	CTCAGTGC	CTCAGTGC	CTCAGTGC	CTCAGTGC	CTCAGTGC	AAAGAGCAGAAGCAGCAGCATCTCTGTACATTTTGGCTCAGTGCGTTCAGAGACTCACTCAGTGCGCACTTAAGCAGTCTCAGTGCGGAGTCCCTGGTACTCAGTGCTGTGTACAGAATTCTCAGTGCTCACTACAAGCAGAAGGAAACATTGAACTCAGAGCC
3c_repeat_seed_5x_103	seed-mmu-miR-674-3p	seed-mmu-miR-674-3p	seed-mmu-miR-674-3p	seed-mmu-miR-674-3p	seed-mmu-miR-674-3p	GAGCTGTG	GAGCTGTG	GAGCTGTG	GAGCTGTG	GAGCTGTG	AAAGAGCAGAAGCAGCAGCATCTCTGTACATTTTGGGAGCTGTGGTTCAGAGACTCAGAGCTGTGGCACTTAAGCAGTGAGCTGTGGGAGTCCCTGGTAGAGCTGTGTGTGTACAGAATTGAGCTGTGTCACTACAAGCAGAAGGAAACATTGAACTCAGAGCC
3c_repeat_seed_5x_104	seed-mmu-miR-423-5p	seed-mmu-miR-423-5p	seed-mmu-miR-423-5p	seed-mmu-miR-423-5p	seed-mmu-miR-423-5p	GCCCCTCA	GCCCCTCA	GCCCCTCA	GCCCCTCA	GCCCCTCA	AAAGAGCAGAAGCAGCAGCATCTCTGTACATTTTGGGCCCCTCAGTTCAGAGACTCAGCCCCTCAGCACTTAAGCAGTGCCCCTCAGGAGTCCCTGGTAGCCCCTCATGTGTACAGAATTGCCCCTCATCACTACAAGCAGAAGGAAACATTGAACTCAGAGCC
3c_repeat_seed_5x_105	seed-mmu-miR-423-3p	seed-mmu-miR-423-3p	seed-mmu-miR-423-3p	seed-mmu-miR-423-3p	seed-mmu-miR-423-3p	ACCGAGCT	ACCGAGCT	ACCGAGCT	ACCGAGCT	ACCGAGCT	AAAGAGCAGAAGCAGCAGCATCTCTGTACATTTTGGACCGAGCTGTTCAGAGACTCAACCGAGCTGCACTTAAGCAGTACCGAGCTGGAGTCCCTGGTAACCGAGCTTGTGTACAGAATTACCGAGCTTCACTACAAGCAGAAGGAAACATTGAACTCAGAGCC
3c_repeat_seed_5x_106	seed-mmu-miR-669b-5p	seed-mmu-miR-669b-5p	seed-mmu-miR-669b-5p	seed-mmu-miR-669b-5p	seed-mmu-miR-669b-5p	ACAAAACT	ACAAAACT	ACAAAACT	ACAAAACT	ACAAAACT	AAAGAGCAGAAGCAGCAGCATCTCTGTACATTTTGGACAAAACTGTTCAGAGACTCAACAAAACTGCACTTAAGCAGTACAAAACTGGAGTCCCTGGTAACAAAACTTGTGTACAGAATTACAAAACTTCACTACAAGCAGAAGGAAACATTGAACTCAGAGCC
3c_repeat_seed_5x_107	seed-mmu-miR-669c-5p	seed-mmu-miR-669c-5p	seed-mmu-miR-669c-5p	seed-mmu-miR-669c-5p	seed-mmu-miR-669c-5p	ACAACTAT	ACAACTAT	ACAACTAT	ACAACTAT	ACAACTAT	AAAGAGCAGAAGCAGCAGCATCTCTGTACATTTTGGACAACTATGTTCAGAGACTCAACAACTATGCACTTAAGCAGTACAACTATGGAGTCCCTGGTAACAACTATTGTGTACAGAATTACAACTATTCACTACAAGCAGAAGGAAACATTGAACTCAGAGCC
3c_repeat_seed_5x_108	seed-mmu-miR-455-3p	seed-mmu-miR-455-3p	seed-mmu-miR-455-3p	seed-mmu-miR-455-3p	seed-mmu-miR-455-3p	TGGACTGC	TGGACTGC	TGGACTGC	TGGACTGC	TGGACTGC	AAAGAGCAGAAGCAGCAGCATCTCTGTACATTTTGGTGGACTGCGTTCAGAGACTCATGGACTGCGCACTTAAGCAGTTGGACTGCGGAGTCCCTGGTATGGACTGCTGTGTACAGAATTTGGACTGCTCACTACAAGCAGAAGGAAACATTGAACTCAGAGCC
3c_repeat_seed_5x_109	seed-mmu-miR-652-3p	seed-mmu-miR-652-3p	seed-mmu-miR-652-3p	seed-mmu-miR-652-3p	seed-mmu-miR-652-3p	GCGCCATT	GCGCCATT	GCGCCATT	GCGCCATT	GCGCCATT	AAAGAGCAGAAGCAGCAGCATCTCTGTACATTTTGGGCGCCATTGTTCAGAGACTCAGCGCCATTGCACTTAAGCAGTGCGCCATTGGAGTCCCTGGTAGCGCCATTTGTGTACAGAATTGCGCCATTTCACTACAAGCAGAAGGAAACATTGAACTCAGAGCC
3c_repeat_seed_5x_110	seed-mmu-miR-147-3p	seed-mmu-miR-147-3p	seed-mmu-miR-147-3p	seed-mmu-miR-147-3p	seed-mmu-miR-147-3p	CCGCACAC	CCGCACAC	CCGCACAC	CCGCACAC	CCGCACAC	AAAGAGCAGAAGCAGCAGCATCTCTGTACATTTTGGCCGCACACGTTCAGAGACTCACCGCACACGCACTTAAGCAGTCCGCACACGGAGTCCCTGGTACCGCACACTGTGTACAGAATTCCGCACACTCACTACAAGCAGAAGGAAACATTGAACTCAGAGCC
3c_repeat_seed_5x_111	seed-mmu-miR-421-3p	seed-mmu-miR-421-3p	seed-mmu-miR-421-3p	seed-mmu-miR-421-3p	seed-mmu-miR-421-3p	CTGTTGAT	CTGTTGAT	CTGTTGAT	CTGTTGAT	CTGTTGAT	AAAGAGCAGAAGCAGCAGCATCTCTGTACATTTTGGCTGTTGATGTTCAGAGACTCACTGTTGATGCACTTAAGCAGTCTGTTGATGGAGTCCCTGGTACTGTTGATTGTGTACAGAATTCTGTTGATTCACTACAAGCAGAAGGAAACATTGAACTCAGAGCC
3c_repeat_seed_5x_112	seed-mmu-miR-467c-5p	seed-mmu-miR-467c-5p	seed-mmu-miR-467c-5p	seed-mmu-miR-467c-5p	seed-mmu-miR-467c-5p	CGCACTTA	CGCACTTA	CGCACTTA	CGCACTTA	CGCACTTA	AAAGAGCAGAAGCAGCAGCATCTCTGTACATTTTGGCGCACTTAGTTCAGAGACTCACGCACTTAGCACTTAAGCAGTCGCACTTAGGAGTCCCTGGTACGCACTTATGTGTACAGAATTCGCACTTATCACTACAAGCAGAAGGAAACATTGAACTCAGAGCC
3c_repeat_seed_5x_113	seed-mmu-miR-574-3p	seed-mmu-miR-574-3p	seed-mmu-miR-574-3p	seed-mmu-miR-574-3p	seed-mmu-miR-574-3p	TGAGCGTG	TGAGCGTG	TGAGCGTG	TGAGCGTG	TGAGCGTG	AAAGAGCAGAAGCAGCAGCATCTCTGTACATTTTGGTGAGCGTGGTTCAGAGACTCATGAGCGTGGCACTTAAGCAGTTGAGCGTGGGAGTCCCTGGTATGAGCGTGTGTGTACAGAATTTGAGCGTGTCACTACAAGCAGAAGGAAACATTGAACTCAGAGCC
3c_repeat_seed_5x_114	seed-mmu-miR-466d-3p	seed-mmu-miR-466d-3p	seed-mmu-miR-466d-3p	seed-mmu-miR-466d-3p	seed-mmu-miR-466d-3p	TATGTATA	TATGTATA	TATGTATA	TATGTATA	TATGTATA	AAAGAGCAGAAGCAGCAGCATCTCTGTACATTTTGGTATGTATAGTTCAGAGACTCATATGTATAGCACTTAAGCAGTTATGTATAGGAGTCCCTGGTATATGTATATGTGTACAGAATTTATGTATATCACTACAAGCAGAAGGAAACATTGAACTCAGAGCC
3c_repeat_seed_5x_115	seed-mmu-miR-877-3p	seed-mmu-miR-877-3p	seed-mmu-miR-877-3p	seed-mmu-miR-877-3p	seed-mmu-miR-877-3p	AGAGGACA	AGAGGACA	AGAGGACA	AGAGGACA	AGAGGACA	AAAGAGCAGAAGCAGCAGCATCTCTGTACATTTTGGAGAGGACAGTTCAGAGACTCAAGAGGACAGCACTTAAGCAGTAGAGGACAGGAGTCCCTGGTAAGAGGACATGTGTACAGAATTAGAGGACATCACTACAAGCAGAAGGAAACATTGAACTCAGAGCC
3c_repeat_seed_5x_116	seed-mmu-miR-467e-5p	seed-mmu-miR-467e-5p	seed-mmu-miR-467e-5p	seed-mmu-miR-467e-5p	seed-mmu-miR-467e-5p	ACACTTAT	ACACTTAT	ACACTTAT	ACACTTAT	ACACTTAT	AAAGAGCAGAAGCAGCAGCATCTCTGTACATTTTGGACACTTATGTTCAGAGACTCAACACTTATGCACTTAAGCAGTACACTTATGGAGTCCCTGGTAACACTTATTGTGTACAGAATTACACTTATTCACTACAAGCAGAAGGAAACATTGAACTCAGAGCC
3c_repeat_seed_5x_117	seed-mmu-miR-669o-5p	seed-mmu-miR-669o-5p	seed-mmu-miR-669o-5p	seed-mmu-miR-669o-5p	seed-mmu-miR-669o-5p	CACAACTA	CACAACTA	CACAACTA	CACAACTA	CACAACTA	AAAGAGCAGAAGCAGCAGCATCTCTGTACATTTTGGCACAACTAGTTCAGAGACTCACACAACTAGCACTTAAGCAGTCACAACTAGGAGTCCCTGGTACACAACTATGTGTACAGAATTCACAACTATCACTACAAGCAGAAGGAAACATTGAACTCAGAGCC
3c_repeat_seed_5x_118	seed-mmu-miR-1962	seed-mmu-miR-1962	seed-mmu-miR-1962	seed-mmu-miR-1962	seed-mmu-miR-1962	CAGCCTCT	CAGCCTCT	CAGCCTCT	CAGCCTCT	CAGCCTCT	AAAGAGCAGAAGCAGCAGCATCTCTGTACATTTTGGCAGCCTCTGTTCAGAGACTCACAGCCTCTGCACTTAAGCAGTCAGCCTCTGGAGTCCCTGGTACAGCCTCTTGTGTACAGAATTCAGCCTCTTCACTACAAGCAGAAGGAAACATTGAACTCAGAGCC
3c_repeat_seed_5x_119	seed-mmu-miR-1839-3p	seed-mmu-miR-1839-3p	seed-mmu-miR-1839-3p	seed-mmu-miR-1839-3p	seed-mmu-miR-1839-3p	GTAGGTCT	GTAGGTCT	GTAGGTCT	GTAGGTCT	GTAGGTCT	AAAGAGCAGAAGCAGCAGCATCTCTGTACATTTTGGGTAGGTCTGTTCAGAGACTCAGTAGGTCTGCACTTAAGCAGTGTAGGTCTGGAGTCCCTGGTAGTAGGTCTTGTGTACAGAATTGTAGGTCTTCACTACAAGCAGAAGGAAACATTGAACTCAGAGCC
3c_repeat_seed_5x_120	seed-mmu-miR-3068-3p	seed-mmu-miR-3068-3p	seed-mmu-miR-3068-3p	seed-mmu-miR-3068-3p	seed-mmu-miR-3068-3p	AATTCACC	AATTCACC	AATTCACC	AATTCACC	AATTCACC	AAAGAGCAGAAGCAGCAGCATCTCTGTACATTTTGGAATTCACCGTTCAGAGACTCAAATTCACCGCACTTAAGCAGTAATTCACCGGAGTCCCTGGTAAATTCACCTGTGTACAGAATTAATTCACCTCACTACAAGCAGAAGGAAACATTGAACTCAGAGCC
3c_repeat_seed_5x_121	seed-mmu-miR-3084-5p	seed-mmu-miR-3084-5p	seed-mmu-miR-3084-5p	seed-mmu-miR-3084-5p	seed-mmu-miR-3084-5p	CCTTCAAC	CCTTCAAC	CCTTCAAC	CCTTCAAC	CCTTCAAC	AAAGAGCAGAAGCAGCAGCATCTCTGTACATTTTGGCCTTCAACGTTCAGAGACTCACCTTCAACGCACTTAAGCAGTCCTTCAACGGAGTCCCTGGTACCTTCAACTGTGTACAGAATTCCTTCAACTCACTACAAGCAGAAGGAAACATTGAACTCAGAGCC
3c_repeat_seed_5x_122	seed-mmu-miR-3084-3p	seed-mmu-miR-3084-3p	seed-mmu-miR-3084-3p	seed-mmu-miR-3084-3p	seed-mmu-miR-3084-3p	TGGCAGAA	TGGCAGAA	TGGCAGAA	TGGCAGAA	TGGCAGAA	AAAGAGCAGAAGCAGCAGCATCTCTGTACATTTTGGTGGCAGAAGTTCAGAGACTCATGGCAGAAGCACTTAAGCAGTTGGCAGAAGGAGTCCCTGGTATGGCAGAATGTGTACAGAATTTGGCAGAATCACTACAAGCAGAAGGAAACATTGAACTCAGAGCC
3c_repeat_seed_5x_123	seed-mmu-miR-3091-3p	seed-mmu-miR-3091-3p	seed-mmu-miR-3091-3p	seed-mmu-miR-3091-3p	seed-mmu-miR-3091-3p	CAGGCCCG	CAGGCCCG	CAGGCCCG	CAGGCCCG	CAGGCCCG	AAAGAGCAGAAGCAGCAGCATCTCTGTACATTTTGGCAGGCCCGGTTCAGAGACTCACAGGCCCGGCACTTAAGCAGTCAGGCCCGGGAGTCCCTGGTACAGGCCCGTGTGTACAGAATTCAGGCCCGTCACTACAAGCAGAAGGAAACATTGAACTCAGAGCC
3c_repeat_seed_5x_124	seed-mmu-miR-344f-5p	seed-mmu-miR-344f-5p	seed-mmu-miR-344f-5p	seed-mmu-miR-344f-5p	seed-mmu-miR-344f-5p	GACTGACT	GACTGACT	GACTGACT	GACTGACT	GACTGACT	AAAGAGCAGAAGCAGCAGCATCTCTGTACATTTTGGGACTGACTGTTCAGAGACTCAGACTGACTGCACTTAAGCAGTGACTGACTGGAGTCCCTGGTAGACTGACTTGTGTACAGAATTGACTGACTTCACTACAAGCAGAAGGAAACATTGAACTCAGAGCC
