## Supplementary material for "MicroRNA-directed control of complex mRNA stability patterns across cell types": Design of Library 3: 3d_repeat_seed_7x_design_inserted.csv

	miRNA1	miRNA2	miRNA3	miRNA4	miRNA5	miRNA6	miRNA7	target1	target2	target3	target4	target5	target6	target7	seq
3d_repeat_seed_7x_1	seed-mmu-let-7g-5p	seed-mmu-let-7g-5p	seed-mmu-let-7g-5p	seed-mmu-let-7g-5p	seed-mmu-let-7g-5p	seed-mmu-let-7g-5p	seed-mmu-let-7g-5p	CTACCTCA	CTACCTCA	CTACCTCA	CTACCTCA	CTACCTCA	CTACCTCA	CTACCTCA	AAAGAGCAGAAGCAGCTACCTCACTGTACATTTTGGCTACCTCAGTTCAGAGACTCACTACCTCAGCACTTAAGCAGTCTACCTCAGGAGTCCCTGGTACTACCTCATGTGTACAGAATTCTACCTCATCACTACAAGCAGCTACCTCAATTGAACTCAGAGCC
3d_repeat_seed_7x_2	seed-mmu-miR-15b-5p	seed-mmu-miR-15b-5p	seed-mmu-miR-15b-5p	seed-mmu-miR-15b-5p	seed-mmu-miR-15b-5p	seed-mmu-miR-15b-5p	seed-mmu-miR-15b-5p	TGCTGCTA	TGCTGCTA	TGCTGCTA	TGCTGCTA	TGCTGCTA	TGCTGCTA	TGCTGCTA	AAAGAGCAGAAGCAGTGCTGCTACTGTACATTTTGGTGCTGCTAGTTCAGAGACTCATGCTGCTAGCACTTAAGCAGTTGCTGCTAGGAGTCCCTGGTATGCTGCTATGTGTACAGAATTTGCTGCTATCACTACAAGCAGTGCTGCTAATTGAACTCAGAGCC
3d_repeat_seed_7x_3	seed-mmu-miR-15b-3p	seed-mmu-miR-15b-3p	seed-mmu-miR-15b-3p	seed-mmu-miR-15b-3p	seed-mmu-miR-15b-3p	seed-mmu-miR-15b-3p	seed-mmu-miR-15b-3p	ATGATTCG	ATGATTCG	ATGATTCG	ATGATTCG	ATGATTCG	ATGATTCG	ATGATTCG	AAAGAGCAGAAGCAGATGATTCGCTGTACATTTTGGATGATTCGGTTCAGAGACTCAATGATTCGGCACTTAAGCAGTATGATTCGGGAGTCCCTGGTAATGATTCGTGTGTACAGAATTATGATTCGTCACTACAAGCAGATGATTCGATTGAACTCAGAGCC
3d_repeat_seed_7x_4	seed-mmu-miR-23b-3p	seed-mmu-miR-23b-3p	seed-mmu-miR-23b-3p	seed-mmu-miR-23b-3p	seed-mmu-miR-23b-3p	seed-mmu-miR-23b-3p	seed-mmu-miR-23b-3p	AATGTGAT	AATGTGAT	AATGTGAT	AATGTGAT	AATGTGAT	AATGTGAT	AATGTGAT	AAAGAGCAGAAGCAGAATGTGATCTGTACATTTTGGAATGTGATGTTCAGAGACTCAAATGTGATGCACTTAAGCAGTAATGTGATGGAGTCCCTGGTAAATGTGATTGTGTACAGAATTAATGTGATTCACTACAAGCAGAATGTGATATTGAACTCAGAGCC
3d_repeat_seed_7x_5	seed-mmu-miR-27b-3p	seed-mmu-miR-27b-3p	seed-mmu-miR-27b-3p	seed-mmu-miR-27b-3p	seed-mmu-miR-27b-3p	seed-mmu-miR-27b-3p	seed-mmu-miR-27b-3p	ACTGTGAA	ACTGTGAA	ACTGTGAA	ACTGTGAA	ACTGTGAA	ACTGTGAA	ACTGTGAA	AAAGAGCAGAAGCAGACTGTGAACTGTACATTTTGGACTGTGAAGTTCAGAGACTCAACTGTGAAGCACTTAAGCAGTACTGTGAAGGAGTCCCTGGTAACTGTGAATGTGTACAGAATTACTGTGAATCACTACAAGCAGACTGTGAAATTGAACTCAGAGCC
3d_repeat_seed_7x_6	seed-mmu-miR-29b-3p	seed-mmu-miR-29b-3p	seed-mmu-miR-29b-3p	seed-mmu-miR-29b-3p	seed-mmu-miR-29b-3p	seed-mmu-miR-29b-3p	seed-mmu-miR-29b-3p	TGGTGCTA	TGGTGCTA	TGGTGCTA	TGGTGCTA	TGGTGCTA	TGGTGCTA	TGGTGCTA	AAAGAGCAGAAGCAGTGGTGCTACTGTACATTTTGGTGGTGCTAGTTCAGAGACTCATGGTGCTAGCACTTAAGCAGTTGGTGCTAGGAGTCCCTGGTATGGTGCTATGTGTACAGAATTTGGTGCTATCACTACAAGCAGTGGTGCTAATTGAACTCAGAGCC
3d_repeat_seed_7x_7	seed-mmu-miR-30a-5p	seed-mmu-miR-30a-5p	seed-mmu-miR-30a-5p	seed-mmu-miR-30a-5p	seed-mmu-miR-30a-5p	seed-mmu-miR-30a-5p	seed-mmu-miR-30a-5p	TGTTTACA	TGTTTACA	TGTTTACA	TGTTTACA	TGTTTACA	TGTTTACA	TGTTTACA	AAAGAGCAGAAGCAGTGTTTACACTGTACATTTTGGTGTTTACAGTTCAGAGACTCATGTTTACAGCACTTAAGCAGTTGTTTACAGGAGTCCCTGGTATGTTTACATGTGTACAGAATTTGTTTACATCACTACAAGCAGTGTTTACAATTGAACTCAGAGCC
3d_repeat_seed_7x_8	seed-mmu-miR-30a-3p	seed-mmu-miR-30a-3p	seed-mmu-miR-30a-3p	seed-mmu-miR-30a-3p	seed-mmu-miR-30a-3p	seed-mmu-miR-30a-3p	seed-mmu-miR-30a-3p	ACTGAAAG	ACTGAAAG	ACTGAAAG	ACTGAAAG	ACTGAAAG	ACTGAAAG	ACTGAAAG	AAAGAGCAGAAGCAGACTGAAAGCTGTACATTTTGGACTGAAAGGTTCAGAGACTCAACTGAAAGGCACTTAAGCAGTACTGAAAGGGAGTCCCTGGTAACTGAAAGTGTGTACAGAATTACTGAAAGTCACTACAAGCAGACTGAAAGATTGAACTCAGAGCC
3d_repeat_seed_7x_9	seed-mmu-miR-99a-5p	seed-mmu-miR-99a-5p	seed-mmu-miR-99a-5p	seed-mmu-miR-99a-5p	seed-mmu-miR-99a-5p	seed-mmu-miR-99a-5p	seed-mmu-miR-99a-5p	TACGGGTT	TACGGGTT	TACGGGTT	TACGGGTT	TACGGGTT	TACGGGTT	TACGGGTT	AAAGAGCAGAAGCAGTACGGGTTCTGTACATTTTGGTACGGGTTGTTCAGAGACTCATACGGGTTGCACTTAAGCAGTTACGGGTTGGAGTCCCTGGTATACGGGTTTGTGTACAGAATTTACGGGTTTCACTACAAGCAGTACGGGTTATTGAACTCAGAGCC
3d_repeat_seed_7x_10	seed-mmu-miR-125a-5p	seed-mmu-miR-125a-5p	seed-mmu-miR-125a-5p	seed-mmu-miR-125a-5p	seed-mmu-miR-125a-5p	seed-mmu-miR-125a-5p	seed-mmu-miR-125a-5p	CTCAGGGA	CTCAGGGA	CTCAGGGA	CTCAGGGA	CTCAGGGA	CTCAGGGA	CTCAGGGA	AAAGAGCAGAAGCAGCTCAGGGACTGTACATTTTGGCTCAGGGAGTTCAGAGACTCACTCAGGGAGCACTTAAGCAGTCTCAGGGAGGAGTCCCTGGTACTCAGGGATGTGTACAGAATTCTCAGGGATCACTACAAGCAGCTCAGGGAATTGAACTCAGAGCC
3d_repeat_seed_7x_11	seed-mmu-miR-126a-5p	seed-mmu-miR-126a-5p	seed-mmu-miR-126a-5p	seed-mmu-miR-126a-5p	seed-mmu-miR-126a-5p	seed-mmu-miR-126a-5p	seed-mmu-miR-126a-5p	TAATAATG	TAATAATG	TAATAATG	TAATAATG	TAATAATG	TAATAATG	TAATAATG	AAAGAGCAGAAGCAGTAATAATGCTGTACATTTTGGTAATAATGGTTCAGAGACTCATAATAATGGCACTTAAGCAGTTAATAATGGGAGTCCCTGGTATAATAATGTGTGTACAGAATTTAATAATGTCACTACAAGCAGTAATAATGATTGAACTCAGAGCC
3d_repeat_seed_7x_12	seed-mmu-miR-126a-3p	seed-mmu-miR-126a-3p	seed-mmu-miR-126a-3p	seed-mmu-miR-126a-3p	seed-mmu-miR-126a-3p	seed-mmu-miR-126a-3p	seed-mmu-miR-126a-3p	CGGTACGA	CGGTACGA	CGGTACGA	CGGTACGA	CGGTACGA	CGGTACGA	CGGTACGA	AAAGAGCAGAAGCAGCGGTACGACTGTACATTTTGGCGGTACGAGTTCAGAGACTCACGGTACGAGCACTTAAGCAGTCGGTACGAGGAGTCCCTGGTACGGTACGATGTGTACAGAATTCGGTACGATCACTACAAGCAGCGGTACGAATTGAACTCAGAGCC
3d_repeat_seed_7x_13	seed-mmu-miR-128-3p	seed-mmu-miR-128-3p	seed-mmu-miR-128-3p	seed-mmu-miR-128-3p	seed-mmu-miR-128-3p	seed-mmu-miR-128-3p	seed-mmu-miR-128-3p	CACTGTGA	CACTGTGA	CACTGTGA	CACTGTGA	CACTGTGA	CACTGTGA	CACTGTGA	AAAGAGCAGAAGCAGCACTGTGACTGTACATTTTGGCACTGTGAGTTCAGAGACTCACACTGTGAGCACTTAAGCAGTCACTGTGAGGAGTCCCTGGTACACTGTGATGTGTACAGAATTCACTGTGATCACTACAAGCAGCACTGTGAATTGAACTCAGAGCC
3d_repeat_seed_7x_14	seed-mmu-miR-9-5p	seed-mmu-miR-9-5p	seed-mmu-miR-9-5p	seed-mmu-miR-9-5p	seed-mmu-miR-9-5p	seed-mmu-miR-9-5p	seed-mmu-miR-9-5p	ACCAAAGA	ACCAAAGA	ACCAAAGA	ACCAAAGA	ACCAAAGA	ACCAAAGA	ACCAAAGA	AAAGAGCAGAAGCAGACCAAAGACTGTACATTTTGGACCAAAGAGTTCAGAGACTCAACCAAAGAGCACTTAAGCAGTACCAAAGAGGAGTCCCTGGTAACCAAAGATGTGTACAGAATTACCAAAGATCACTACAAGCAGACCAAAGAATTGAACTCAGAGCC
3d_repeat_seed_7x_15	seed-mmu-miR-132-3p	seed-mmu-miR-132-3p	seed-mmu-miR-132-3p	seed-mmu-miR-132-3p	seed-mmu-miR-132-3p	seed-mmu-miR-132-3p	seed-mmu-miR-132-3p	GACTGTTA	GACTGTTA	GACTGTTA	GACTGTTA	GACTGTTA	GACTGTTA	GACTGTTA	AAAGAGCAGAAGCAGGACTGTTACTGTACATTTTGGGACTGTTAGTTCAGAGACTCAGACTGTTAGCACTTAAGCAGTGACTGTTAGGAGTCCCTGGTAGACTGTTATGTGTACAGAATTGACTGTTATCACTACAAGCAGGACTGTTAATTGAACTCAGAGCC
3d_repeat_seed_7x_16	seed-mmu-miR-138-5p	seed-mmu-miR-138-5p	seed-mmu-miR-138-5p	seed-mmu-miR-138-5p	seed-mmu-miR-138-5p	seed-mmu-miR-138-5p	seed-mmu-miR-138-5p	CACCAGCT	CACCAGCT	CACCAGCT	CACCAGCT	CACCAGCT	CACCAGCT	CACCAGCT	AAAGAGCAGAAGCAGCACCAGCTCTGTACATTTTGGCACCAGCTGTTCAGAGACTCACACCAGCTGCACTTAAGCAGTCACCAGCTGGAGTCCCTGGTACACCAGCTTGTGTACAGAATTCACCAGCTTCACTACAAGCAGCACCAGCTATTGAACTCAGAGCC
3d_repeat_seed_7x_17	seed-mmu-miR-140-5p	seed-mmu-miR-140-5p	seed-mmu-miR-140-5p	seed-mmu-miR-140-5p	seed-mmu-miR-140-5p	seed-mmu-miR-140-5p	seed-mmu-miR-140-5p	AACCACTG	AACCACTG	AACCACTG	AACCACTG	AACCACTG	AACCACTG	AACCACTG	AAAGAGCAGAAGCAGAACCACTGCTGTACATTTTGGAACCACTGGTTCAGAGACTCAAACCACTGGCACTTAAGCAGTAACCACTGGGAGTCCCTGGTAAACCACTGTGTGTACAGAATTAACCACTGTCACTACAAGCAGAACCACTGATTGAACTCAGAGCC
3d_repeat_seed_7x_18	seed-mmu-miR-140-3p	seed-mmu-miR-140-3p	seed-mmu-miR-140-3p	seed-mmu-miR-140-3p	seed-mmu-miR-140-3p	seed-mmu-miR-140-3p	seed-mmu-miR-140-3p	CTGTGGTA	CTGTGGTA	CTGTGGTA	CTGTGGTA	CTGTGGTA	CTGTGGTA	CTGTGGTA	AAAGAGCAGAAGCAGCTGTGGTACTGTACATTTTGGCTGTGGTAGTTCAGAGACTCACTGTGGTAGCACTTAAGCAGTCTGTGGTAGGAGTCCCTGGTACTGTGGTATGTGTACAGAATTCTGTGGTATCACTACAAGCAGCTGTGGTAATTGAACTCAGAGCC
3d_repeat_seed_7x_19	seed-mmu-miR-142a-5p	seed-mmu-miR-142a-5p	seed-mmu-miR-142a-5p	seed-mmu-miR-142a-5p	seed-mmu-miR-142a-5p	seed-mmu-miR-142a-5p	seed-mmu-miR-142a-5p	ACTTTATG	ACTTTATG	ACTTTATG	ACTTTATG	ACTTTATG	ACTTTATG	ACTTTATG	AAAGAGCAGAAGCAGACTTTATGCTGTACATTTTGGACTTTATGGTTCAGAGACTCAACTTTATGGCACTTAAGCAGTACTTTATGGGAGTCCCTGGTAACTTTATGTGTGTACAGAATTACTTTATGTCACTACAAGCAGACTTTATGATTGAACTCAGAGCC
3d_repeat_seed_7x_20	seed-mmu-miR-142a-3p	seed-mmu-miR-142a-3p	seed-mmu-miR-142a-3p	seed-mmu-miR-142a-3p	seed-mmu-miR-142a-3p	seed-mmu-miR-142a-3p	seed-mmu-miR-142a-3p	ACACTACA	ACACTACA	ACACTACA	ACACTACA	ACACTACA	ACACTACA	ACACTACA	AAAGAGCAGAAGCAGACACTACACTGTACATTTTGGACACTACAGTTCAGAGACTCAACACTACAGCACTTAAGCAGTACACTACAGGAGTCCCTGGTAACACTACATGTGTACAGAATTACACTACATCACTACAAGCAGACACTACAATTGAACTCAGAGCC
3d_repeat_seed_7x_21	seed-mmu-miR-145a-5p	seed-mmu-miR-145a-5p	seed-mmu-miR-145a-5p	seed-mmu-miR-145a-5p	seed-mmu-miR-145a-5p	seed-mmu-miR-145a-5p	seed-mmu-miR-145a-5p	AACTGGAC	AACTGGAC	AACTGGAC	AACTGGAC	AACTGGAC	AACTGGAC	AACTGGAC	AAAGAGCAGAAGCAGAACTGGACCTGTACATTTTGGAACTGGACGTTCAGAGACTCAAACTGGACGCACTTAAGCAGTAACTGGACGGAGTCCCTGGTAAACTGGACTGTGTACAGAATTAACTGGACTCACTACAAGCAGAACTGGACATTGAACTCAGAGCC
3d_repeat_seed_7x_22	seed-mmu-miR-146a-5p	seed-mmu-miR-146a-5p	seed-mmu-miR-146a-5p	seed-mmu-miR-146a-5p	seed-mmu-miR-146a-5p	seed-mmu-miR-146a-5p	seed-mmu-miR-146a-5p	AGTTCTCA	AGTTCTCA	AGTTCTCA	AGTTCTCA	AGTTCTCA	AGTTCTCA	AGTTCTCA	AAAGAGCAGAAGCAGAGTTCTCACTGTACATTTTGGAGTTCTCAGTTCAGAGACTCAAGTTCTCAGCACTTAAGCAGTAGTTCTCAGGAGTCCCTGGTAAGTTCTCATGTGTACAGAATTAGTTCTCATCACTACAAGCAGAGTTCTCAATTGAACTCAGAGCC
3d_repeat_seed_7x_23	seed-mmu-miR-149-3p	seed-mmu-miR-149-3p	seed-mmu-miR-149-3p	seed-mmu-miR-149-3p	seed-mmu-miR-149-3p	seed-mmu-miR-149-3p	seed-mmu-miR-149-3p	CCTCCCTC	CCTCCCTC	CCTCCCTC	CCTCCCTC	CCTCCCTC	CCTCCCTC	CCTCCCTC	AAAGAGCAGAAGCAGCCTCCCTCCTGTACATTTTGGCCTCCCTCGTTCAGAGACTCACCTCCCTCGCACTTAAGCAGTCCTCCCTCGGAGTCCCTGGTACCTCCCTCTGTGTACAGAATTCCTCCCTCTCACTACAAGCAGCCTCCCTCATTGAACTCAGAGCC
3d_repeat_seed_7x_24	seed-mmu-miR-150-5p	seed-mmu-miR-150-5p	seed-mmu-miR-150-5p	seed-mmu-miR-150-5p	seed-mmu-miR-150-5p	seed-mmu-miR-150-5p	seed-mmu-miR-150-5p	TTGGGAGA	TTGGGAGA	TTGGGAGA	TTGGGAGA	TTGGGAGA	TTGGGAGA	TTGGGAGA	AAAGAGCAGAAGCAGTTGGGAGACTGTACATTTTGGTTGGGAGAGTTCAGAGACTCATTGGGAGAGCACTTAAGCAGTTTGGGAGAGGAGTCCCTGGTATTGGGAGATGTGTACAGAATTTTGGGAGATCACTACAAGCAGTTGGGAGAATTGAACTCAGAGCC
3d_repeat_seed_7x_25	seed-mmu-miR-151-5p	seed-mmu-miR-151-5p	seed-mmu-miR-151-5p	seed-mmu-miR-151-5p	seed-mmu-miR-151-5p	seed-mmu-miR-151-5p	seed-mmu-miR-151-5p	CTCCTCGA	CTCCTCGA	CTCCTCGA	CTCCTCGA	CTCCTCGA	CTCCTCGA	CTCCTCGA	AAAGAGCAGAAGCAGCTCCTCGACTGTACATTTTGGCTCCTCGAGTTCAGAGACTCACTCCTCGAGCACTTAAGCAGTCTCCTCGAGGAGTCCCTGGTACTCCTCGATGTGTACAGAATTCTCCTCGATCACTACAAGCAGCTCCTCGAATTGAACTCAGAGCC
3d_repeat_seed_7x_26	seed-mmu-miR-151-3p	seed-mmu-miR-151-3p	seed-mmu-miR-151-3p	seed-mmu-miR-151-3p	seed-mmu-miR-151-3p	seed-mmu-miR-151-3p	seed-mmu-miR-151-3p	CAGTCTAG	CAGTCTAG	CAGTCTAG	CAGTCTAG	CAGTCTAG	CAGTCTAG	CAGTCTAG	AAAGAGCAGAAGCAGCAGTCTAGCTGTACATTTTGGCAGTCTAGGTTCAGAGACTCACAGTCTAGGCACTTAAGCAGTCAGTCTAGGGAGTCCCTGGTACAGTCTAGTGTGTACAGAATTCAGTCTAGTCACTACAAGCAGCAGTCTAGATTGAACTCAGAGCC
3d_repeat_seed_7x_27	seed-mmu-miR-152-3p	seed-mmu-miR-152-3p	seed-mmu-miR-152-3p	seed-mmu-miR-152-3p	seed-mmu-miR-152-3p	seed-mmu-miR-152-3p	seed-mmu-miR-152-3p	TGCACTGA	TGCACTGA	TGCACTGA	TGCACTGA	TGCACTGA	TGCACTGA	TGCACTGA	AAAGAGCAGAAGCAGTGCACTGACTGTACATTTTGGTGCACTGAGTTCAGAGACTCATGCACTGAGCACTTAAGCAGTTGCACTGAGGAGTCCCTGGTATGCACTGATGTGTACAGAATTTGCACTGATCACTACAAGCAGTGCACTGAATTGAACTCAGAGCC
3d_repeat_seed_7x_28	seed-mmu-miR-155-5p	seed-mmu-miR-155-5p	seed-mmu-miR-155-5p	seed-mmu-miR-155-5p	seed-mmu-miR-155-5p	seed-mmu-miR-155-5p	seed-mmu-miR-155-5p	AGCATTAA	AGCATTAA	AGCATTAA	AGCATTAA	AGCATTAA	AGCATTAA	AGCATTAA	AAAGAGCAGAAGCAGAGCATTAACTGTACATTTTGGAGCATTAAGTTCAGAGACTCAAGCATTAAGCACTTAAGCAGTAGCATTAAGGAGTCCCTGGTAAGCATTAATGTGTACAGAATTAGCATTAATCACTACAAGCAGAGCATTAACTTGAACTCAGAGCC
3d_repeat_seed_7x_29	seed-mmu-miR-10b-5p	seed-mmu-miR-10b-5p	seed-mmu-miR-10b-5p	seed-mmu-miR-10b-5p	seed-mmu-miR-10b-5p	seed-mmu-miR-10b-5p	seed-mmu-miR-10b-5p	ACAGGGTA	ACAGGGTA	ACAGGGTA	ACAGGGTA	ACAGGGTA	ACAGGGTA	ACAGGGTA	AAAGAGCAGAAGCAGACAGGGTACTGTACATTTTGGACAGGGTAGTTCAGAGACTCAACAGGGTAGCACTTAAGCAGTACAGGGTAGGAGTCCCTGGTAACAGGGTATGTGTACAGAATTACAGGGTATCACTACAAGCAGACAGGGTAATTGAACTCAGAGCC
3d_repeat_seed_7x_30	seed-mmu-miR-181a-5p	seed-mmu-miR-181a-5p	seed-mmu-miR-181a-5p	seed-mmu-miR-181a-5p	seed-mmu-miR-181a-5p	seed-mmu-miR-181a-5p	seed-mmu-miR-181a-5p	TGAATGTT	TGAATGTT	TGAATGTT	TGAATGTT	TGAATGTT	TGAATGTT	TGAATGTT	AAAGAGCAGAAGCAGTGAATGTTCTGTACATTTTGGTGAATGTTGTTCAGAGACTCATGAATGTTGCACTTAAGCAGTTGAATGTTGGAGTCCCTGGTATGAATGTTTGTGTACAGAATTTGAATGTTTCACTACAAGCAGTGAATGTTATTGAACTCAGAGCC
3d_repeat_seed_7x_31	seed-mmu-miR-182-5p	seed-mmu-miR-182-5p	seed-mmu-miR-182-5p	seed-mmu-miR-182-5p	seed-mmu-miR-182-5p	seed-mmu-miR-182-5p	seed-mmu-miR-182-5p	TTGCCAAA	TTGCCAAA	TTGCCAAA	TTGCCAAA	TTGCCAAA	TTGCCAAA	TTGCCAAA	AAAGAGCAGAAGCAGTTGCCAAACTGTACATTTTGGTTGCCAAAGTTCAGAGACTCATTGCCAAAGCACTTAAGCAGTTTGCCAAAGGAGTCCCTGGTATTGCCAAATGTGTACAGAATTTTGCCAAATCACTACAAGCAGTTGCCAAAATTGAACTCAGAGCC
3d_repeat_seed_7x_32	seed-mmu-miR-185-5p	seed-mmu-miR-185-5p	seed-mmu-miR-185-5p	seed-mmu-miR-185-5p	seed-mmu-miR-185-5p	seed-mmu-miR-185-5p	seed-mmu-miR-185-5p	TCTCTCCA	TCTCTCCA	TCTCTCCA	TCTCTCCA	TCTCTCCA	TCTCTCCA	TCTCTCCA	AAAGAGCAGAAGCAGTCTCTCCACTGTACATTTTGGTCTCTCCAGTTCAGAGACTCATCTCTCCAGCACTTAAGCAGTTCTCTCCAGGAGTCCCTGGTATCTCTCCATGTGTACAGAATTTCTCTCCATCACTACAAGCAGTCTCTCCAATTGAACTCAGAGCC
3d_repeat_seed_7x_33	seed-mmu-miR-186-5p	seed-mmu-miR-186-5p	seed-mmu-miR-186-5p	seed-mmu-miR-186-5p	seed-mmu-miR-186-5p	seed-mmu-miR-186-5p	seed-mmu-miR-186-5p	ATTCTTTG	ATTCTTTG	ATTCTTTG	ATTCTTTG	ATTCTTTG	ATTCTTTG	ATTCTTTG	AAAGAGCAGAAGCAGATTCTTTGCTGTACATTTTGGATTCTTTGGTTCAGAGACTCAATTCTTTGGCACTTAAGCAGTATTCTTTGGGAGTCCCTGGTAATTCTTTGTGTGTACAGAATTATTCTTTGTCACTACAAGCAGATTCTTTGATTGAACTCAGAGCC
3d_repeat_seed_7x_34	seed-mmu-miR-24-3p	seed-mmu-miR-24-3p	seed-mmu-miR-24-3p	seed-mmu-miR-24-3p	seed-mmu-miR-24-3p	seed-mmu-miR-24-3p	seed-mmu-miR-24-3p	CTGAGCCA	CTGAGCCA	CTGAGCCA	CTGAGCCA	CTGAGCCA	CTGAGCCA	CTGAGCCA	AAAGAGCAGAAGCAGCTGAGCCACTGTACATTTTGGCTGAGCCAGTTCAGAGACTCACTGAGCCAGCACTTAAGCAGTCTGAGCCAGGAGTCCCTGGTACTGAGCCATGTGTACAGAATTCTGAGCCATCACTACAAGCAGCTGAGCCAATTGAACTCAGAGCC
3d_repeat_seed_7x_35	seed-mmu-miR-191-5p	seed-mmu-miR-191-5p	seed-mmu-miR-191-5p	seed-mmu-miR-191-5p	seed-mmu-miR-191-5p	seed-mmu-miR-191-5p	seed-mmu-miR-191-5p	TTCCGTTG	TTCCGTTG	TTCCGTTG	TTCCGTTG	TTCCGTTG	TTCCGTTG	TTCCGTTG	AAAGAGCAGAAGCAGTTCCGTTGCTGTACATTTTGGTTCCGTTGGTTCAGAGACTCATTCCGTTGGCACTTAAGCAGTTTCCGTTGGGAGTCCCTGGTATTCCGTTGTGTGTACAGAATTTTCCGTTGTCACTACAAGCAGTTCCGTTGATTGAACTCAGAGCC
3d_repeat_seed_7x_36	seed-mmu-miR-194-5p	seed-mmu-miR-194-5p	seed-mmu-miR-194-5p	seed-mmu-miR-194-5p	seed-mmu-miR-194-5p	seed-mmu-miR-194-5p	seed-mmu-miR-194-5p	CTGTTACA	CTGTTACA	CTGTTACA	CTGTTACA	CTGTTACA	CTGTTACA	CTGTTACA	AAAGAGCAGAAGCAGCTGTTACACTGTACATTTTGGCTGTTACAGTTCAGAGACTCACTGTTACAGCACTTAAGCAGTCTGTTACAGGAGTCCCTGGTACTGTTACATGTGTACAGAATTCTGTTACATCACTACAAGCAGCTGTTACAATTGAACTCAGAGCC
3d_repeat_seed_7x_37	seed-mmu-miR-204-5p	seed-mmu-miR-204-5p	seed-mmu-miR-204-5p	seed-mmu-miR-204-5p	seed-mmu-miR-204-5p	seed-mmu-miR-204-5p	seed-mmu-miR-204-5p	AAAGGGAA	AAAGGGAA	AAAGGGAA	AAAGGGAA	AAAGGGAA	AAAGGGAA	AAAGGGAA	AAAGAGCAGAAGCAGAAAGGGAACTGTACATTTTGGAAAGGGAAGTTCAGAGACTCAAAAGGGAAGCACTTAAGCAGTAAAGGGAAGGAGTCCCTGGTAAAAGGGAATGTGTACAGACTTAAAGGGAATCACTACAAGCAGAAAGGGAAATTGAACTCAGAGCC
3d_repeat_seed_7x_38	seed-mmu-miR-122-5p	seed-mmu-miR-122-5p	seed-mmu-miR-122-5p	seed-mmu-miR-122-5p	seed-mmu-miR-122-5p	seed-mmu-miR-122-5p	seed-mmu-miR-122-5p	ACACTCCA	ACACTCCA	ACACTCCA	ACACTCCA	ACACTCCA	ACACTCCA	ACACTCCA	AAAGAGCAGAAGCAGACACTCCACTGTACATTTTGGACACTCCAGTTCAGAGACTCAACACTCCAGCACTTAAGCAGTACACTCCAGGAGTCCCTGGTAACACTCCATGTGTACAGAATTACACTCCATCACTACAAGCAGACACTCCAATTGAACTCAGAGCC
3d_repeat_seed_7x_39	seed-mmu-miR-143-3p	seed-mmu-miR-143-3p	seed-mmu-miR-143-3p	seed-mmu-miR-143-3p	seed-mmu-miR-143-3p	seed-mmu-miR-143-3p	seed-mmu-miR-143-3p	TCATCTCA	TCATCTCA	TCATCTCA	TCATCTCA	TCATCTCA	TCATCTCA	TCATCTCA	AAAGAGCAGAAGCAGTCATCTCACTGTACATTTTGGTCATCTCAGTTCAGAGACTCATCATCTCAGCACTTAAGCAGTTCATCTCAGGAGTCCCTGGTATCATCTCATGTGTACAGAATTTCATCTCATCACTACAAGCAGTCATCTCAATTGAACTCAGAGCC
3d_repeat_seed_7x_40	seed-mmu-miR-296-3p	seed-mmu-miR-296-3p	seed-mmu-miR-296-3p	seed-mmu-miR-296-3p	seed-mmu-miR-296-3p	seed-mmu-miR-296-3p	seed-mmu-miR-296-3p	CAACCCTC	CAACCCTC	CAACCCTC	CAACCCTC	CAACCCTC	CAACCCTC	CAACCCTC	AAAGAGCAGAAGCAGCAACCCTCCTGTACATTTTGGCAACCCTCGTTCAGAGACTCACAACCCTCGCACTTAAGCAGTCAACCCTCGGAGTCCCTGGTACAACCCTCTGTGTACAGAATTCAACCCTCTCACTACAAGCAGCAACCCTCATTGAACTCAGAGCC
3d_repeat_seed_7x_41	seed-mmu-let-7d-5p	seed-mmu-let-7d-5p	seed-mmu-let-7d-5p	seed-mmu-let-7d-5p	seed-mmu-let-7d-5p	seed-mmu-let-7d-5p	seed-mmu-let-7d-5p	CTACCTCT	CTACCTCT	CTACCTCT	CTACCTCT	CTACCTCT	CTACCTCT	CTACCTCT	AAAGAGCAGAAGCAGCTACCTCTCTGTACATTTTGGCTACCTCTGTTCAGAGACTCACTACCTCTGCACTTAAGCAGTCTACCTCTGGAGTCCCTGGTACTACCTCTTGTGTACAGAATTCTACCTCTTCACTACAAGCAGCTACCTCTATTGAACTCAGAGCC
3d_repeat_seed_7x_42	seed-mmu-let-7d-3p	seed-mmu-let-7d-3p	seed-mmu-let-7d-3p	seed-mmu-let-7d-3p	seed-mmu-let-7d-3p	seed-mmu-let-7d-3p	seed-mmu-let-7d-3p	TCGTATAG	TCGTATAG	TCGTATAG	TCGTATAG	TCGTATAG	TCGTATAG	TCGTATAG	AAAGAGCAGAAGCAGTCGTATAGCTGTACATTTTGGTCGTATAGGTTCAGAGACTCATCGTATAGGCACTTAAGCAGTTCGTATAGGGAGTCCCTGGTATCGTATAGTGTGTACAGAATTTCGTATAGTCACTACAAGCAGTCGTATAGATTGAACTCAGAGCC
3d_repeat_seed_7x_43	seed-mmu-miR-106a-5p	seed-mmu-miR-106a-5p	seed-mmu-miR-106a-5p	seed-mmu-miR-106a-5p	seed-mmu-miR-106a-5p	seed-mmu-miR-106a-5p	seed-mmu-miR-106a-5p	GCACTTTG	GCACTTTG	GCACTTTG	GCACTTTG	GCACTTTG	GCACTTTG	GCACTTTG	AAAGAGCAGAAGCAGGCACTTTGCTGTACATTTTGGGCACTTTGGTTCAGAGACTCAGCACTTTGGCACTTAAGCAGTGCACTTTGGGAGTCCCTGGTAGCACTTTGTGTGTACAGAATTGCACTTTGTCACTACAAGCAGGCACTTTGATTGAACTCAGAGCC
3d_repeat_seed_7x_44	seed-mmu-miR-106b-5p	seed-mmu-miR-106b-5p	seed-mmu-miR-106b-5p	seed-mmu-miR-106b-5p	seed-mmu-miR-106b-5p	seed-mmu-miR-106b-5p	seed-mmu-miR-106b-5p	GCACTTTA	GCACTTTA	GCACTTTA	GCACTTTA	GCACTTTA	GCACTTTA	GCACTTTA	AAAGAGCAGAAGCAGGCACTTTACTGTACATTTTGGGCACTTTAGTTCAGAGACTCAGCACTTTAGCACTTAAGCAGTGCACTTTAGGAGTCCCTGGTAGCACTTTATGTGTACAGAATTGCACTTTATCACTACAAGCAGGCACTTTAATTGAACTCAGAGCC
3d_repeat_seed_7x_45	seed-mmu-miR-130b-5p	seed-mmu-miR-130b-5p	seed-mmu-miR-130b-5p	seed-mmu-miR-130b-5p	seed-mmu-miR-130b-5p	seed-mmu-miR-130b-5p	seed-mmu-miR-130b-5p	GAAAGAGT	GAAAGAGT	GAAAGAGT	GAAAGAGT	GAAAGAGT	GAAAGAGT	GAAAGAGT	AAAGAGCAGAAGCAGGAAAGAGTCTGTACATTTTGGGAAAGAGTGTTCAGAGACTCAGAAAGAGTGCACTTAAGCAGTGAAAGAGTGGAGTCCCTGGTAGAAAGAGTTGTGTACAGAATTGAAAGAGTTCACTACAAGCAGGAAAGAGTATTGAACTCAGAGCC
3d_repeat_seed_7x_46	seed-mmu-miR-130b-3p	seed-mmu-miR-130b-3p	seed-mmu-miR-130b-3p	seed-mmu-miR-130b-3p	seed-mmu-miR-130b-3p	seed-mmu-miR-130b-3p	seed-mmu-miR-130b-3p	TTGCACTG	TTGCACTG	TTGCACTG	TTGCACTG	TTGCACTG	TTGCACTG	TTGCACTG	AAAGAGCAGAAGCAGTTGCACTGCTGTACATTTTGGTTGCACTGGTTCAGAGACTCATTGCACTGGCACTTAAGCAGTTTGCACTGGGAGTCCCTGGTATTGCACTGTGTGTACAGAATTTTGCACTGTCACTACAAGCAGTTGCACTGATTGAACTCAGAGCC
3d_repeat_seed_7x_47	seed-mmu-miR-19b-3p	seed-mmu-miR-19b-3p	seed-mmu-miR-19b-3p	seed-mmu-miR-19b-3p	seed-mmu-miR-19b-3p	seed-mmu-miR-19b-3p	seed-mmu-miR-19b-3p	TTTGCACA	TTTGCACA	TTTGCACA	TTTGCACA	TTTGCACA	TTTGCACA	TTTGCACA	AAAGAGCAGAAGCAGTTTGCACACTGTACATTTTGGTTTGCACAGTTCAGAGACTCATTTGCACAGCACTTAAGCAGTTTTGCACAGGAGTCCCTGGTATTTGCACATGTGTACAGAATTTTTGCACATCACTACAAGCAGTTTGCACAATTGAACTCAGAGCC
3d_repeat_seed_7x_48	seed-mmu-miR-196a-5p	seed-mmu-miR-196a-5p	seed-mmu-miR-196a-5p	seed-mmu-miR-196a-5p	seed-mmu-miR-196a-5p	seed-mmu-miR-196a-5p	seed-mmu-miR-196a-5p	ACTACCTA	ACTACCTA	ACTACCTA	ACTACCTA	ACTACCTA	ACTACCTA	ACTACCTA	AAAGAGCAGAAGCAGACTACCTACTGTACATTTTGGACTACCTAGTTCAGAGACTCAACTACCTAGCACTTAAGCAGTACTACCTAGGAGTCCCTGGTAACTACCTATGTGTACAGAATTACTACCTATCACTACAAGCAGACTACCTAATTGAACTCAGAGCC
3d_repeat_seed_7x_49	seed-mmu-miR-18a-5p	seed-mmu-miR-18a-5p	seed-mmu-miR-18a-5p	seed-mmu-miR-18a-5p	seed-mmu-miR-18a-5p	seed-mmu-miR-18a-5p	seed-mmu-miR-18a-5p	GCACCTTA	GCACCTTA	GCACCTTA	GCACCTTA	GCACCTTA	GCACCTTA	GCACCTTA	AAAGAGCAGAAGCAGGCACCTTACTGTACATTTTGGGCACCTTAGTTCAGAGACTCAGCACCTTAGCACTTAAGCAGTGCACCTTAGGAGTCCCTGGTAGCACCTTATGTGTACAGAATTGCACCTTATCACTACAAGCAGGCACCTTAATTGAACTCAGAGCC
3d_repeat_seed_7x_50	seed-mmu-miR-21a-5p	seed-mmu-miR-21a-5p	seed-mmu-miR-21a-5p	seed-mmu-miR-21a-5p	seed-mmu-miR-21a-5p	seed-mmu-miR-21a-5p	seed-mmu-miR-21a-5p	ATAAGCTA	ATAAGCTA	ATAAGCTA	ATAAGCTA	ATAAGCTA	ATAAGCTA	ATAAGCTA	AAAGAGCAGAAGCAGATAAGCTACTGTACATTTTGGATAAGCTAGTTCAGAGACTCAATAAGCTAGCACTTAAGCAGTATAAGCTAGGAGTCCCTGGTAATAAGCTATGTGTACAGAATTATAAGCTATCACTACAAGCAGATAAGCTAATTGAACTCAGAGCC
3d_repeat_seed_7x_51	seed-mmu-miR-22-3p	seed-mmu-miR-22-3p	seed-mmu-miR-22-3p	seed-mmu-miR-22-3p	seed-mmu-miR-22-3p	seed-mmu-miR-22-3p	seed-mmu-miR-22-3p	GGCAGCTT	GGCAGCTT	GGCAGCTT	GGCAGCTT	GGCAGCTT	GGCAGCTT	GGCAGCTT	AAAGAGCAGAAGCAGGGCAGCTTCTGTACATTTTGGGGCAGCTTGTTCAGAGACTCAGGCAGCTTGCACTTAAGCAGTGGCAGCTTGGAGTCCCTGGTAGGCAGCTTTGTGTACAGAATTGGCAGCTTTCACTACAAGCAGGGCAGCTTATTGAACTCAGAGCC
3d_repeat_seed_7x_52	seed-mmu-miR-26a-5p	seed-mmu-miR-26a-5p	seed-mmu-miR-26a-5p	seed-mmu-miR-26a-5p	seed-mmu-miR-26a-5p	seed-mmu-miR-26a-5p	seed-mmu-miR-26a-5p	TACTTGAA	TACTTGAA	TACTTGAA	TACTTGAA	TACTTGAA	TACTTGAA	TACTTGAA	AAAGAGCAGAAGCAGTACTTGAACTGTACATTTTGGTACTTGAAGTTCAGAGACTCATACTTGAAGCACTTAAGCAGTTACTTGAAGGAGTCCCTGGTATACTTGAATGTGTACAGAATTTACTTGAATCACTACAAGCAGTACTTGAAATTGAACTCAGAGCC
3d_repeat_seed_7x_53	seed-mmu-miR-31-5p	seed-mmu-miR-31-5p	seed-mmu-miR-31-5p	seed-mmu-miR-31-5p	seed-mmu-miR-31-5p	seed-mmu-miR-31-5p	seed-mmu-miR-31-5p	TCTTGCCT	TCTTGCCT	TCTTGCCT	TCTTGCCT	TCTTGCCT	TCTTGCCT	TCTTGCCT	AAAGAGCAGAAGCAGTCTTGCCTCTGTACATTTTGGTCTTGCCTGTTCAGAGACTCATCTTGCCTGCACTTAAGCAGTTCTTGCCTGGAGTCCCTGGTATCTTGCCTTGTGTACAGAATTTCTTGCCTTCACTACAAGCAGTCTTGCCTATTGAACTCAGAGCC
3d_repeat_seed_7x_54	seed-mmu-miR-92a-3p	seed-mmu-miR-92a-3p	seed-mmu-miR-92a-3p	seed-mmu-miR-92a-3p	seed-mmu-miR-92a-3p	seed-mmu-miR-92a-3p	seed-mmu-miR-92a-3p	GTGCAATA	GTGCAATA	GTGCAATA	GTGCAATA	GTGCAATA	GTGCAATA	GTGCAATA	AAAGAGCAGAAGCAGGTGCAATACTGTACATTTTGGGTGCAATAGTTCAGAGACTCAGTGCAATAGCACTTAAGCAGTGTGCAATAGGAGTCCCTGGTAGTGCAATATGTGTACAGAATTGTGCAATATCACTACAAGCAGGTGCAATAATTGAACTCAGAGCC
3d_repeat_seed_7x_55	seed-mmu-miR-34a-5p	seed-mmu-miR-34a-5p	seed-mmu-miR-34a-5p	seed-mmu-miR-34a-5p	seed-mmu-miR-34a-5p	seed-mmu-miR-34a-5p	seed-mmu-miR-34a-5p	CACTGCCA	CACTGCCA	CACTGCCA	CACTGCCA	CACTGCCA	CACTGCCA	CACTGCCA	AAAGAGCAGAAGCAGCACTGCCACTGTACATTTTGGCACTGCCAGTTCAGAGACTCACACTGCCAGCACTTAAGCAGTCACTGCCAGGAGTCCCTGGTACACTGCCATGTGTACAGAATTCACTGCCATCACTACAAGCAGCACTGCCAATTGAACTCAGAGCC
3d_repeat_seed_7x_56	seed-mmu-miR-103-3p	seed-mmu-miR-103-3p	seed-mmu-miR-103-3p	seed-mmu-miR-103-3p	seed-mmu-miR-103-3p	seed-mmu-miR-103-3p	seed-mmu-miR-103-3p	ATGCTGCT	ATGCTGCT	ATGCTGCT	ATGCTGCT	ATGCTGCT	ATGCTGCT	ATGCTGCT	AAAGAGCAGAAGCAGATGCTGCTCTGTACATTTTGGATGCTGCTGTTCAGAGACTCAATGCTGCTGCACTTAAGCAGTATGCTGCTGGAGTCCCTGGTAATGCTGCTTGTGTACAGAATTATGCTGCTTCACTACAAGCAGATGCTGCTATTGAACTCAGAGCC
3d_repeat_seed_7x_57	seed-mmu-miR-322-5p	seed-mmu-miR-322-5p	seed-mmu-miR-322-5p	seed-mmu-miR-322-5p	seed-mmu-miR-322-5p	seed-mmu-miR-322-5p	seed-mmu-miR-322-5p	TGCTGCTG	TGCTGCTG	TGCTGCTG	TGCTGCTG	TGCTGCTG	TGCTGCTG	TGCTGCTG	AAAGAGCAGAAGCAGTGCTGCTGCTGTACATTTTGGTGCTGCTGGTTCAGAGACTCATGCTGCTGGCACTTAAGCAGTTGCTGCTGGGAGTCCCTGGTATGCTGCTGTGTGTACAGAATTTGCTGCTGTCACTACAAGCAGTGCTGCTGATTGAACTCAGAGCC
3d_repeat_seed_7x_58	seed-mmu-miR-323-5p	seed-mmu-miR-323-5p	seed-mmu-miR-323-5p	seed-mmu-miR-323-5p	seed-mmu-miR-323-5p	seed-mmu-miR-323-5p	seed-mmu-miR-323-5p	GACCACCT	GACCACCT	GACCACCT	GACCACCT	GACCACCT	GACCACCT	GACCACCT	AAAGAGCAGAAGCAGGACCACCTCTGTACATTTTGGGACCACCTGTTCAGAGACTCAGACCACCTGCACTTAAGCAGTGACCACCTGGAGTCCCTGGTAGACCACCTTGTGTACAGAATTGACCACCTTCACTACAAGCAGGACCACCTATTGAACTCAGAGCC
3d_repeat_seed_7x_59	seed-mmu-miR-328-3p	seed-mmu-miR-328-3p	seed-mmu-miR-328-3p	seed-mmu-miR-328-3p	seed-mmu-miR-328-3p	seed-mmu-miR-328-3p	seed-mmu-miR-328-3p	AGGGCCAG	AGGGCCAG	AGGGCCAG	AGGGCCAG	AGGGCCAG	AGGGCCAG	AGGGCCAG	AAAGAGCAGAAGCAGAGGGCCAGCTGTACATTTTGGAGGGCCAGGTTCAGAGACTCAAGGGCCAGGCACTTAAGCAGTAGGGCCAGGGAGTCCCTGGTAAGGGCCAGTGTGTACAGAATTAGGGCCAGTCACTACAAGCAGAGGGCCAGATTGAACTCAGAGCC
3d_repeat_seed_7x_60	seed-mmu-miR-338-3p	seed-mmu-miR-338-3p	seed-mmu-miR-338-3p	seed-mmu-miR-338-3p	seed-mmu-miR-338-3p	seed-mmu-miR-338-3p	seed-mmu-miR-338-3p	ATGCTGGA	ATGCTGGA	ATGCTGGA	ATGCTGGA	ATGCTGGA	ATGCTGGA	ATGCTGGA	AAAGAGCAGAAGCAGATGCTGGACTGTACATTTTGGATGCTGGAGTTCAGAGACTCAATGCTGGAGCACTTAAGCAGTATGCTGGAGGAGTCCCTGGTAATGCTGGATGTGTACAGAATTATGCTGGATCACTACAAGCAGATGCTGGAATTGAACTCAGAGCC
3d_repeat_seed_7x_61	seed-mmu-miR-339-5p	seed-mmu-miR-339-5p	seed-mmu-miR-339-5p	seed-mmu-miR-339-5p	seed-mmu-miR-339-5p	seed-mmu-miR-339-5p	seed-mmu-miR-339-5p	GACAGGGA	GACAGGGA	GACAGGGA	GACAGGGA	GACAGGGA	GACAGGGA	GACAGGGA	AAAGAGCAGAAGCAGGACAGGGACTGTACATTTTGGGACAGGGAGTTCAGAGACTCAGACAGGGAGCACTTAAGCAGTGACAGGGAGGAGTCCCTGGTAGACAGGGATGTGTACAGAATTGACAGGGATCACTACAAGCAGGACAGGGAATTGAACTCAGAGCC
3d_repeat_seed_7x_62	seed-mmu-miR-342-5p	seed-mmu-miR-342-5p	seed-mmu-miR-342-5p	seed-mmu-miR-342-5p	seed-mmu-miR-342-5p	seed-mmu-miR-342-5p	seed-mmu-miR-342-5p	GCACCCCT	GCACCCCT	GCACCCCT	GCACCCCT	GCACCCCT	GCACCCCT	GCACCCCT	AAAGAGCAGAAGCAGGCACCCCTCTGTACATTTTGGGCACCCCTGTTCAGAGACTCAGCACCCCTGCACTTAAGCAGTGCACCCCTGGAGTCCCTGGTAGCACCCCTTGTGTACAGAATTGCACCCCTTCACTACAAGCAGGCACCCCTATTGAACTCAGAGCC
3d_repeat_seed_7x_63	seed-mmu-miR-342-3p	seed-mmu-miR-342-3p	seed-mmu-miR-342-3p	seed-mmu-miR-342-3p	seed-mmu-miR-342-3p	seed-mmu-miR-342-3p	seed-mmu-miR-342-3p	GTGTGAGA	GTGTGAGA	GTGTGAGA	GTGTGAGA	GTGTGAGA	GTGTGAGA	GTGTGAGA	AAAGAGCAGAAGCAGGTGTGAGACTGTACATTTTGGGTGTGAGAGTTCAGAGACTCAGTGTGAGAGCACTTAAGCAGTGTGTGAGAGGAGTCCCTGGTAGTGTGAGATGTGTACAGAATTGTGTGAGATCACTACAAGCAGGTGTGAGAATTGAACTCAGAGCC
3d_repeat_seed_7x_64	seed-mmu-miR-350-3p	seed-mmu-miR-350-3p	seed-mmu-miR-350-3p	seed-mmu-miR-350-3p	seed-mmu-miR-350-3p	seed-mmu-miR-350-3p	seed-mmu-miR-350-3p	TTTGTGAA	TTTGTGAA	TTTGTGAA	TTTGTGAA	TTTGTGAA	TTTGTGAA	TTTGTGAA	AAAGAGCAGAAGCAGTTTGTGAACTGTACATTTTGGTTTGTGAAGTTCAGAGACTCATTTGTGAAGCACTTAAGCAGTTTTGTGAAGGAGTCCCTGGTATTTGTGAATGTGTACAGAATTTTTGTGAATCACTACAAGCAGTTTGTGAAATTGAACTCAGAGCC
3d_repeat_seed_7x_65	seed-mmu-miR-351-3p	seed-mmu-miR-351-3p	seed-mmu-miR-351-3p	seed-mmu-miR-351-3p	seed-mmu-miR-351-3p	seed-mmu-miR-351-3p	seed-mmu-miR-351-3p	TCTTGACC	TCTTGACC	TCTTGACC	TCTTGACC	TCTTGACC	TCTTGACC	TCTTGACC	AAAGAGCAGAAGCAGTCTTGACCCTGTACATTTTGGTCTTGACCGTTCAGAGACTCATCTTGACCGCACTTAAGCAGTTCTTGACCGGAGTCCCTGGTATCTTGACCTGTGTACAGAATTTCTTGACCTCACTACAAGCAGTCTTGACCATTGAACTCAGAGCC
3d_repeat_seed_7x_66	seed-mmu-miR-101b-3p	seed-mmu-miR-101b-3p	seed-mmu-miR-101b-3p	seed-mmu-miR-101b-3p	seed-mmu-miR-101b-3p	seed-mmu-miR-101b-3p	seed-mmu-miR-101b-3p	TACTGTAC	TACTGTAC	TACTGTAC	TACTGTAC	TACTGTAC	TACTGTAC	TACTGTAC	AAAGAGCAGAAGCAGTACTGTACCTGTACATTTTGGTACTGTACGTTCAGAGACTCATACTGTACGCACTTAAGCAGTTACTGTACGGAGTCCCTGGTATACTGTACTGTGTACAGAATTTACTGTACTCACTACAAGCAGTACTGTACATTGAACTCAGAGCC
3d_repeat_seed_7x_67	seed-mmu-miR-17-3p	seed-mmu-miR-17-3p	seed-mmu-miR-17-3p	seed-mmu-miR-17-3p	seed-mmu-miR-17-3p	seed-mmu-miR-17-3p	seed-mmu-miR-17-3p	ACTGCAGT	ACTGCAGT	ACTGCAGT	ACTGCAGT	ACTGCAGT	ACTGCAGT	ACTGCAGT	AAAGAGCAGAAGCAGACTGCAGTCTGTACATTTTGGACTGCAGTGTTCAGAGACTCAACTGCAGTGCACTTAAGCAGTACTGCAGTGGAGTCCCTGGTAACTGCAGTTGTGTACAGAATTACTGCAGTTCACTACAAGCAGACTGCAGTATTGAACTCAGAGCC
3d_repeat_seed_7x_68	seed-mmu-miR-25-5p	seed-mmu-miR-25-5p	seed-mmu-miR-25-5p	seed-mmu-miR-25-5p	seed-mmu-miR-25-5p	seed-mmu-miR-25-5p	seed-mmu-miR-25-5p	CTCCGCCT	CTCCGCCT	CTCCGCCT	CTCCGCCT	CTCCGCCT	CTCCGCCT	CTCCGCCT	AAAGAGCAGAAGCAGCTCCGCCTCTGTACATTTTGGCTCCGCCTGTTCAGAGACTCACTCCGCCTGCACTTAAGCAGTCTCCGCCTGGAGTCCCTGGTACTCCGCCTTGTGTACAGAATTCTCCGCCTTCACTACAAGCAGCTCCGCCTATTGAACTCAGAGCC
3d_repeat_seed_7x_69	seed-mmu-miR-25-3p	seed-mmu-miR-25-3p	seed-mmu-miR-25-3p	seed-mmu-miR-25-3p	seed-mmu-miR-25-3p	seed-mmu-miR-25-3p	seed-mmu-miR-25-3p	GTGCAATG	GTGCAATG	GTGCAATG	GTGCAATG	GTGCAATG	GTGCAATG	GTGCAATG	AAAGAGCAGAAGCAGGTGCAATGCTGTACATTTTGGGTGCAATGGTTCAGAGACTCAGTGCAATGGCACTTAAGCAGTGTGCAATGGGAGTCCCTGGTAGTGCAATGTGTGTACAGAATTGTGCAATGTCACTACAAGCAGGTGCAATGATTGAACTCAGAGCC
3d_repeat_seed_7x_70	seed-mmu-miR-28a-5p	seed-mmu-miR-28a-5p	seed-mmu-miR-28a-5p	seed-mmu-miR-28a-5p	seed-mmu-miR-28a-5p	seed-mmu-miR-28a-5p	seed-mmu-miR-28a-5p	AGCTCCTT	AGCTCCTT	AGCTCCTT	AGCTCCTT	AGCTCCTT	AGCTCCTT	AGCTCCTT	AAAGAGCAGAAGCAGAGCTCCTTCTGTACATTTTGGAGCTCCTTGTTCAGAGACTCAAGCTCCTTGCACTTAAGCAGTAGCTCCTTGGAGTCCCTGGTAAGCTCCTTTGTGTACAGAATTAGCTCCTTTCACTACAAGCAGAGCTCCTTATTGAACTCAGAGCC
3d_repeat_seed_7x_71	seed-mmu-miR-139-5p	seed-mmu-miR-139-5p	seed-mmu-miR-139-5p	seed-mmu-miR-139-5p	seed-mmu-miR-139-5p	seed-mmu-miR-139-5p	seed-mmu-miR-139-5p	ACTGTAGA	ACTGTAGA	ACTGTAGA	ACTGTAGA	ACTGTAGA	ACTGTAGA	ACTGTAGA	AAAGAGCAGAAGCAGACTGTAGACTGTACATTTTGGACTGTAGAGTTCAGAGACTCAACTGTAGAGCACTTAAGCAGTACTGTAGAGGAGTCCCTGGTAACTGTAGATGTGTACAGAATTACTGTAGATCACTACAAGCAGACTGTAGAATTGAACTCAGAGCC
3d_repeat_seed_7x_72	seed-mmu-miR-200c-3p	seed-mmu-miR-200c-3p	seed-mmu-miR-200c-3p	seed-mmu-miR-200c-3p	seed-mmu-miR-200c-3p	seed-mmu-miR-200c-3p	seed-mmu-miR-200c-3p	CAGTATTA	CAGTATTA	CAGTATTA	CAGTATTA	CAGTATTA	CAGTATTA	CAGTATTA	AAAGAGCAGAAGCAGCAGTATTACTGTACATTTTGGCAGTATTAGTTCAGAGACTCACAGTATTAGCACTTAAGCAGTCAGTATTAGGAGTCCCTGGTACAGTATTATGTGTACAGAATTCAGTATTATCACTACAAGCAGCAGTATTAATTGAACTCAGAGCC
3d_repeat_seed_7x_73	seed-mmu-miR-210-3p	seed-mmu-miR-210-3p	seed-mmu-miR-210-3p	seed-mmu-miR-210-3p	seed-mmu-miR-210-3p	seed-mmu-miR-210-3p	seed-mmu-miR-210-3p	ACGCACAG	ACGCACAG	ACGCACAG	ACGCACAG	ACGCACAG	ACGCACAG	ACGCACAG	AAAGAGCAGAAGCAGACGCACAGCTGTACATTTTGGACGCACAGGTTCAGAGACTCAACGCACAGGCACTTAAGCAGTACGCACAGGGAGTCCCTGGTAACGCACAGTGTGTACAGAATTACGCACAGTCACTACAAGCAGACGCACAGATTGAACTCAGAGCC
3d_repeat_seed_7x_74	seed-mmu-miR-181a-1-3p	seed-mmu-miR-181a-1-3p	seed-mmu-miR-181a-1-3p	seed-mmu-miR-181a-1-3p	seed-mmu-miR-181a-1-3p	seed-mmu-miR-181a-1-3p	seed-mmu-miR-181a-1-3p	TCGATGGT	TCGATGGT	TCGATGGT	TCGATGGT	TCGATGGT	TCGATGGT	TCGATGGT	AAAGAGCAGAAGCAGTCGATGGTCTGTACATTTTGGTCGATGGTGTTCAGAGACTCATCGATGGTGCACTTAAGCAGTTCGATGGTGGAGTCCCTGGTATCGATGGTTGTGTACAGAATTTCGATGGTTCACTACAAGCAGTCGATGGTATTGAACTCAGAGCC
3d_repeat_seed_7x_75	seed-mmu-miR-214-3p	seed-mmu-miR-214-3p	seed-mmu-miR-214-3p	seed-mmu-miR-214-3p	seed-mmu-miR-214-3p	seed-mmu-miR-214-3p	seed-mmu-miR-214-3p	CCTGCTGT	CCTGCTGT	CCTGCTGT	CCTGCTGT	CCTGCTGT	CCTGCTGT	CCTGCTGT	AAAGAGCAGAAGCAGCCTGCTGTCTGTACATTTTGGCCTGCTGTGTTCAGAGACTCACCTGCTGTGCACTTAAGCAGTCCTGCTGTGGAGTCCCTGGTACCTGCTGTTGTGTACAGAATTCCTGCTGTTCACTACAAGCAGCCTGCTGTATTGAACTCAGAGCC
3d_repeat_seed_7x_76	seed-mmu-miR-223-5p	seed-mmu-miR-223-5p	seed-mmu-miR-223-5p	seed-mmu-miR-223-5p	seed-mmu-miR-223-5p	seed-mmu-miR-223-5p	seed-mmu-miR-223-5p	AATACACG	AATACACG	AATACACG	AATACACG	AATACACG	AATACACG	AATACACG	AAAGAGCAGAAGCAGAATACACGCTGTACATTTTGGAATACACGGTTCAGAGACTCAAATACACGGCACTTAAGCAGTAATACACGGGAGTCCCTGGTAAATACACGTGTGTACAGAATTAATACACGTCACTACAAGCAGAATACACGATTGAACTCAGAGCC
3d_repeat_seed_7x_77	seed-mmu-miR-223-3p	seed-mmu-miR-223-3p	seed-mmu-miR-223-3p	seed-mmu-miR-223-3p	seed-mmu-miR-223-3p	seed-mmu-miR-223-3p	seed-mmu-miR-223-3p	AACTGACA	AACTGACA	AACTGACA	AACTGACA	AACTGACA	AACTGACA	AACTGACA	AAAGAGCAGAAGCAGAACTGACACTGTACATTTTGGAACTGACAGTTCAGAGACTCAAACTGACAGCACTTAAGCAGTAACTGACAGGAGTCCCTGGTAAACTGACATGTGTACAGAATTAACTGACATCACTACAAGCAGAACTGACAATTGAACTCAGAGCC
3d_repeat_seed_7x_78	seed-mmu-miR-320-3p	seed-mmu-miR-320-3p	seed-mmu-miR-320-3p	seed-mmu-miR-320-3p	seed-mmu-miR-320-3p	seed-mmu-miR-320-3p	seed-mmu-miR-320-3p	CAGCTTTT	CAGCTTTT	CAGCTTTT	CAGCTTTT	CAGCTTTT	CAGCTTTT	CAGCTTTT	AAAGAGCAGAAGCAGCAGCTTTTCTGTACATTTTGGCAGCTTTTGTTCAGAGACTCACAGCTTTTGCACTTAAGCAGTCAGCTTTTGGAGTCCCTGGTACAGCTTTTTGTGTACAGAATTCAGCTTTTTCACTACAAGCAGCAGCTTTTATTGAACTCAGAGCC
3d_repeat_seed_7x_79	seed-mmu-miR-221-3p	seed-mmu-miR-221-3p	seed-mmu-miR-221-3p	seed-mmu-miR-221-3p	seed-mmu-miR-221-3p	seed-mmu-miR-221-3p	seed-mmu-miR-221-3p	ATGTAGCT	ATGTAGCT	ATGTAGCT	ATGTAGCT	ATGTAGCT	ATGTAGCT	ATGTAGCT	AAAGAGCAGAAGCAGATGTAGCTCTGTACATTTTGGATGTAGCTGTTCAGAGACTCAATGTAGCTGCACTTAAGCAGTATGTAGCTGGAGTCCCTGGTAATGTAGCTTGTGTACAGAATTATGTAGCTTCACTACAAGCAGATGTAGCTATTGAACTCAGAGCC
3d_repeat_seed_7x_80	seed-mmu-miR-7a-5p	seed-mmu-miR-7a-5p	seed-mmu-miR-7a-5p	seed-mmu-miR-7a-5p	seed-mmu-miR-7a-5p	seed-mmu-miR-7a-5p	seed-mmu-miR-7a-5p	GTCTTCCA	GTCTTCCA	GTCTTCCA	GTCTTCCA	GTCTTCCA	GTCTTCCA	GTCTTCCA	AAAGAGCAGAAGCAGGTCTTCCACTGTACATTTTGGGTCTTCCAGTTCAGAGACTCAGTCTTCCAGCACTTAAGCAGTGTCTTCCAGGAGTCCCTGGTAGTCTTCCATGTGTACAGAATTGTCTTCCATCACTACAAGCAGGTCTTCCAATTGAACTCAGAGCC
3d_repeat_seed_7x_81	seed-mmu-miR-365-3p	seed-mmu-miR-365-3p	seed-mmu-miR-365-3p	seed-mmu-miR-365-3p	seed-mmu-miR-365-3p	seed-mmu-miR-365-3p	seed-mmu-miR-365-3p	GGGCATTA	GGGCATTA	GGGCATTA	GGGCATTA	GGGCATTA	GGGCATTA	GGGCATTA	AAAGAGCAGAAGCAGGGGCATTACTGTACATTTTGGGGGCATTAGTTCAGAGACTCAGGGCATTAGCACTTAAGCAGTGGGCATTAGGAGTCCCTGGTAGGGCATTATGTGTACAGAATTGGGCATTATCACTACAAGCAGGGGCATTAATTGAACTCAGAGCC
3d_repeat_seed_7x_82	seed-mmu-miR-378a-3p	seed-mmu-miR-378a-3p	seed-mmu-miR-378a-3p	seed-mmu-miR-378a-3p	seed-mmu-miR-378a-3p	seed-mmu-miR-378a-3p	seed-mmu-miR-378a-3p	AGTCCAGT	AGTCCAGT	AGTCCAGT	AGTCCAGT	AGTCCAGT	AGTCCAGT	AGTCCAGT	AAAGAGCAGAAGCAGAGTCCAGTCTGTACATTTTGGAGTCCAGTGTTCAGAGACTCAAGTCCAGTGCACTTAAGCAGTAGTCCAGTGGAGTCCCTGGTAAGTCCAGTTGTGTACAGAATTAGTCCAGTTCACTACAAGCAGAGTCCAGTATTGAACTCAGAGCC
3d_repeat_seed_7x_83	seed-mmu-miR-425-5p	seed-mmu-miR-425-5p	seed-mmu-miR-425-5p	seed-mmu-miR-425-5p	seed-mmu-miR-425-5p	seed-mmu-miR-425-5p	seed-mmu-miR-425-5p	GTGTCATT	GTGTCATT	GTGTCATT	GTGTCATT	GTGTCATT	GTGTCATT	GTGTCATT	AAAGAGCAGAAGCAGGTGTCATTCTGTACATTTTGGGTGTCATTGTTCAGAGACTCAGTGTCATTGCACTTAAGCAGTGTGTCATTGGAGTCCCTGGTAGTGTCATTTGTGTACAGAATTGTGTCATTTCACTACAAGCAGGTGTCATTATTGAACTCAGAGCC
3d_repeat_seed_7x_84	seed-mmu-miR-433-3p	seed-mmu-miR-433-3p	seed-mmu-miR-433-3p	seed-mmu-miR-433-3p	seed-mmu-miR-433-3p	seed-mmu-miR-433-3p	seed-mmu-miR-433-3p	ATCATGAT	ATCATGAT	ATCATGAT	ATCATGAT	ATCATGAT	ATCATGAT	ATCATGAT	AAAGAGCAGAAGCAGATCATGATCTGTACATTTTGGATCATGATGTTCAGAGACTCAATCATGATGCACTTAAGCAGTATCATGATGGAGTCCCTGGTAATCATGATTGTGTACAGAATTATCATGATTCACTACAAGCAGATCATGATATTGAACTCAGAGCC
3d_repeat_seed_7x_85	seed-mmu-miR-434-3p	seed-mmu-miR-434-3p	seed-mmu-miR-434-3p	seed-mmu-miR-434-3p	seed-mmu-miR-434-3p	seed-mmu-miR-434-3p	seed-mmu-miR-434-3p	GGTTCAAA	GGTTCAAA	GGTTCAAA	GGTTCAAA	GGTTCAAA	GGTTCAAA	GGTTCAAA	AAAGAGCAGAAGCAGGGTTCAAACTGTACATTTTGGGGTTCAAAGTTCAGAGACTCAGGTTCAAAGCACTTAAGCAGTGGTTCAAAGGAGTCCCTGGTAGGTTCAAATGTGTACAGAATTGGTTCAAATCACTACAAGCAGGGTTCAAAATTGAACTCAGAGCC
3d_repeat_seed_7x_86	seed-mmu-miR-450a-5p	seed-mmu-miR-450a-5p	seed-mmu-miR-450a-5p	seed-mmu-miR-450a-5p	seed-mmu-miR-450a-5p	seed-mmu-miR-450a-5p	seed-mmu-miR-450a-5p	TCGCAAAA	TCGCAAAA	TCGCAAAA	TCGCAAAA	TCGCAAAA	TCGCAAAA	TCGCAAAA	AAAGAGCAGAAGCAGTCGCAAAACTGTACATTTTGGTCGCAAAAGTTCAGAGACTCATCGCAAAAGCACTTAAGCAGTTCGCAAAAGGAGTCCCTGGTATCGCAAAATGTGTACAGAATTTCGCAAAATCACTACAAGCAGTCGCAAAAATTGAACTCAGAGCC
3d_repeat_seed_7x_87	seed-mmu-miR-451a	seed-mmu-miR-451a	seed-mmu-miR-451a	seed-mmu-miR-451a	seed-mmu-miR-451a	seed-mmu-miR-451a	seed-mmu-miR-451a	AACGGTTT	AACGGTTT	AACGGTTT	AACGGTTT	AACGGTTT	AACGGTTT	AACGGTTT	AAAGAGCAGAAGCAGAACGGTTTCTGTACATTTTGGAACGGTTTGTTCAGAGACTCAAACGGTTTGCACTTAAGCAGTAACGGTTTGGAGTCCCTGGTAAACGGTTTTGTGTACAGAATTAACGGTTTTCACTACAAGCAGAACGGTTTATTGAACTCAGAGCC
3d_repeat_seed_7x_88	seed-mmu-miR-467a-3p	seed-mmu-miR-467a-3p	seed-mmu-miR-467a-3p	seed-mmu-miR-467a-3p	seed-mmu-miR-467a-3p	seed-mmu-miR-467a-3p	seed-mmu-miR-467a-3p	TGTATATG	TGTATATG	TGTATATG	TGTATATG	TGTATATG	TGTATATG	TGTATATG	AAAGAGCAGAAGCAGTGTATATGCTGTACATTTTGGTGTATATGGTTCAGAGACTCATGTATATGGCACTTAAGCAGTTGTATATGGGAGTCCCTGGTATGTATATGTGTGTACAGAATTTGTATATGTCACTACAAGCAGTGTATATGATTGAACTCAGAGCC
3d_repeat_seed_7x_89	seed-mmu-miR-471-3p	seed-mmu-miR-471-3p	seed-mmu-miR-471-3p	seed-mmu-miR-471-3p	seed-mmu-miR-471-3p	seed-mmu-miR-471-3p	seed-mmu-miR-471-3p	ACCTTTCA	ACCTTTCA	ACCTTTCA	ACCTTTCA	ACCTTTCA	ACCTTTCA	ACCTTTCA	AAAGAGCAGAAGCAGACCTTTCACTGTACATTTTGGACCTTTCAGTTCAGAGACTCAACCTTTCAGCACTTAAGCAGTACCTTTCAGGAGTCCCTGGTAACCTTTCATGTGTACAGAATTACCTTTCATCACTACAAGCAGACCTTTCAATTGAACTCAGAGCC
3d_repeat_seed_7x_90	seed-mmu-miR-532-3p	seed-mmu-miR-532-3p	seed-mmu-miR-532-3p	seed-mmu-miR-532-3p	seed-mmu-miR-532-3p	seed-mmu-miR-532-3p	seed-mmu-miR-532-3p	GTGGGAGG	GTGGGAGG	GTGGGAGG	GTGGGAGG	GTGGGAGG	GTGGGAGG	GTGGGAGG	AAAGAGCAGAAGCAGGTGGGAGGCTGTACATTTTGGGTGGGAGGGTTCAGAGACTCAGTGGGAGGGCACTTAAGCAGTGTGGGAGGGGAGTCCCTGGTAGTGGGAGGTGTGTACAGAATTGTGGGAGGTCACTACAAGCAGGTGGGAGGATTGAACTCAGAGCC
3d_repeat_seed_7x_91	seed-mmu-miR-484	seed-mmu-miR-484	seed-mmu-miR-484	seed-mmu-miR-484	seed-mmu-miR-484	seed-mmu-miR-484	seed-mmu-miR-484	GAGCCTGA	GAGCCTGA	GAGCCTGA	GAGCCTGA	GAGCCTGA	GAGCCTGA	GAGCCTGA	AAAGAGCAGAAGCAGGAGCCTGACTGTACATTTTGGGAGCCTGAGTTCAGAGACTCAGAGCCTGAGCACTTAAGCAGTGAGCCTGAGGAGTCCCTGGTAGAGCCTGATGTGTACAGAATTGAGCCTGATCACTACAAGCAGGAGCCTGAATTGAACTCAGAGCC
3d_repeat_seed_7x_92	seed-mmu-miR-486a-5p	seed-mmu-miR-486a-5p	seed-mmu-miR-486a-5p	seed-mmu-miR-486a-5p	seed-mmu-miR-486a-5p	seed-mmu-miR-486a-5p	seed-mmu-miR-486a-5p	GTACAGGA	GTACAGGA	GTACAGGA	GTACAGGA	GTACAGGA	GTACAGGA	GTACAGGA	AAAGAGCAGAAGCAGGTACAGGACTGTACATTTTGGGTACAGGAGTTCAGAGACTCAGTACAGGAGCACTTAAGCAGTGTACAGGAGGAGTCCCTGGTAGTACAGGATGTGTACAGAATTGTACAGGATCACTACAAGCAGGTACAGGAATTGAACTCAGAGCC
3d_repeat_seed_7x_93	seed-mmu-miR-540-3p	seed-mmu-miR-540-3p	seed-mmu-miR-540-3p	seed-mmu-miR-540-3p	seed-mmu-miR-540-3p	seed-mmu-miR-540-3p	seed-mmu-miR-540-3p	TCTGACCT	TCTGACCT	TCTGACCT	TCTGACCT	TCTGACCT	TCTGACCT	TCTGACCT	AAAGAGCAGAAGCAGTCTGACCTCTGTACATTTTGGTCTGACCTGTTCAGAGACTCATCTGACCTGCACTTAAGCAGTTCTGACCTGGAGTCCCTGGTATCTGACCTTGTGTACAGAATTTCTGACCTTCACTACAAGCAGTCTGACCTATTGAACTCAGAGCC
3d_repeat_seed_7x_94	seed-mmu-miR-744-5p	seed-mmu-miR-744-5p	seed-mmu-miR-744-5p	seed-mmu-miR-744-5p	seed-mmu-miR-744-5p	seed-mmu-miR-744-5p	seed-mmu-miR-744-5p	GCCCCGCA	GCCCCGCA	GCCCCGCA	GCCCCGCA	GCCCCGCA	GCCCCGCA	GCCCCGCA	AAAGAGCAGAAGCAGGCCCCGCACTGTACATTTTGGGCCCCGCAGTTCAGAGACTCAGCCCCGCAGCACTTAAGCAGTGCCCCGCAGGAGTCCCTGGTAGCCCCGCATGTGTACAGAATTGCCCCGCATCACTACAAGCAGGCCCCGCAATTGAACTCAGAGCC
3d_repeat_seed_7x_95	seed-mmu-miR-374b-5p	seed-mmu-miR-374b-5p	seed-mmu-miR-374b-5p	seed-mmu-miR-374b-5p	seed-mmu-miR-374b-5p	seed-mmu-miR-374b-5p	seed-mmu-miR-374b-5p	TATTATAT	TATTATAT	TATTATAT	TATTATAT	TATTATAT	TATTATAT	TATTATAT	AAAGAGCAGAAGCAGTATTATATCTGTACATTTTGGTATTATATGTTCAGAGACTCATATTATATGCACTTAAGCAGTTATTATATGGAGTCCCTGGTATATTATATTGTGTACAGAATTTATTATATTCACTACAAGCAGTATTATATATTGAACTCAGAGCC
3d_repeat_seed_7x_96	seed-mmu-miR-1264-3p	seed-mmu-miR-1264-3p	seed-mmu-miR-1264-3p	seed-mmu-miR-1264-3p	seed-mmu-miR-1264-3p	seed-mmu-miR-1264-3p	seed-mmu-miR-1264-3p	AAGATTTG	AAGATTTG	AAGATTTG	AAGATTTG	AAGATTTG	AAGATTTG	AAGATTTG	AAAGAGCAGAAGCAGAAGATTTGCTGTACATTTTGGAAGATTTGGTTCAGAGACTCAAAGATTTGGCACTTAAGCAGTAAGATTTGGGAGTCCCTGGTAAAGATTTGTGTGTACAGAATTAAGATTTGTCACTACAAGCAGAAGATTTGATTGAACTCAGAGCC
3d_repeat_seed_7x_97	seed-mmu-miR-1249-3p	seed-mmu-miR-1249-3p	seed-mmu-miR-1249-3p	seed-mmu-miR-1249-3p	seed-mmu-miR-1249-3p	seed-mmu-miR-1249-3p	seed-mmu-miR-1249-3p	AAGGGCGT	AAGGGCGT	AAGGGCGT	AAGGGCGT	AAGGGCGT	AAGGGCGT	AAGGGCGT	AAAGAGCAGAAGCAGAAGGGCGTCTGTACATTTTGGAAGGGCGTGTTCAGAGACTCAAAGGGCGTGCACTTAAGCAGTAAGGGCGTGGAGTCCCTGGTAAAGGGCGTTGTGTACAGAATTAAGGGCGTTCACTACAAGCAGAAGGGCGTATTGAACTCAGAGCC
3d_repeat_seed_7x_98	seed-mmu-miR-1843a-3p	seed-mmu-miR-1843a-3p	seed-mmu-miR-1843a-3p	seed-mmu-miR-1843a-3p	seed-mmu-miR-1843a-3p	seed-mmu-miR-1843a-3p	seed-mmu-miR-1843a-3p	CGATCAGA	CGATCAGA	CGATCAGA	CGATCAGA	CGATCAGA	CGATCAGA	CGATCAGA	AAAGAGCAGAAGCAGCGATCAGACTGTACATTTTGGCGATCAGAGTTCAGAGACTCACGATCAGAGCACTTAAGCAGTCGATCAGAGGAGTCCCTGGTACGATCAGATGTGTACAGAATTCGATCAGATCACTACAAGCAGCGATCAGAATTGAACTCAGAGCC
3d_repeat_seed_7x_99	seed-mmu-miR-1298-5p	seed-mmu-miR-1298-5p	seed-mmu-miR-1298-5p	seed-mmu-miR-1298-5p	seed-mmu-miR-1298-5p	seed-mmu-miR-1298-5p	seed-mmu-miR-1298-5p	CGAATGAA	CGAATGAA	CGAATGAA	CGAATGAA	CGAATGAA	CGAATGAA	CGAATGAA	AAAGAGCAGAAGCAGCGAATGAACTGTACATTTTGGCGAATGAAGTTCAGAGACTCACGAATGAAGCACTTAAGCAGTCGAATGAAGGAGTCCCTGGTACGAATGAATGTGTACAGAATTCGAATGAATCACTACAAGCAGCGAATGAAATTGAACTCAGAGCC
3d_repeat_seed_7x_100	seed-mmu-miR-764-5p	seed-mmu-miR-764-5p	seed-mmu-miR-764-5p	seed-mmu-miR-764-5p	seed-mmu-miR-764-5p	seed-mmu-miR-764-5p	seed-mmu-miR-764-5p	TGAGCACC	TGAGCACC	TGAGCACC	TGAGCACC	TGAGCACC	TGAGCACC	TGAGCACC	AAAGAGCAGAAGCAGTGAGCACCCTGTACATTTTGGTGAGCACCGTTCAGAGACTCATGAGCACCGCACTTAAGCAGTTGAGCACCGGAGTCCCTGGTATGAGCACCTGTGTACAGAATTTGAGCACCTCACTACAAGCAGTGAGCACCATTGAACTCAGAGCC
3d_repeat_seed_7x_101	seed-mmu-miR-669a-5p	seed-mmu-miR-669a-5p	seed-mmu-miR-669a-5p	seed-mmu-miR-669a-5p	seed-mmu-miR-669a-5p	seed-mmu-miR-669a-5p	seed-mmu-miR-669a-5p	ACACAACT	ACACAACT	ACACAACT	ACACAACT	ACACAACT	ACACAACT	ACACAACT	AAAGAGCAGAAGCAGACACAACTCTGTACATTTTGGACACAACTGTTCAGAGACTCAACACAACTGCACTTAAGCAGTACACAACTGGAGTCCCTGGTAACACAACTTGTGTACAGAATTACACAACTTCACTACAAGCAGACACAACTATTGAACTCAGAGCC
3d_repeat_seed_7x_102	seed-mmu-miR-674-5p	seed-mmu-miR-674-5p	seed-mmu-miR-674-5p	seed-mmu-miR-674-5p	seed-mmu-miR-674-5p	seed-mmu-miR-674-5p	seed-mmu-miR-674-5p	CTCAGTGC	CTCAGTGC	CTCAGTGC	CTCAGTGC	CTCAGTGC	CTCAGTGC	CTCAGTGC	AAAGAGCAGAAGCAGCTCAGTGCCTGTACATTTTGGCTCAGTGCGTTCAGAGACTCACTCAGTGCGCACTTAAGCAGTCTCAGTGCGGAGTCCCTGGTACTCAGTGCTGTGTACAGAATTCTCAGTGCTCACTACAAGCAGCTCAGTGCATTGAACTCAGAGCC
3d_repeat_seed_7x_103	seed-mmu-miR-674-3p	seed-mmu-miR-674-3p	seed-mmu-miR-674-3p	seed-mmu-miR-674-3p	seed-mmu-miR-674-3p	seed-mmu-miR-674-3p	seed-mmu-miR-674-3p	GAGCTGTG	GAGCTGTG	GAGCTGTG	GAGCTGTG	GAGCTGTG	GAGCTGTG	GAGCTGTG	AAAGAGCAGAAGCAGGAGCTGTGCTGTACATTTTGGGAGCTGTGGTTCAGAGACTCAGAGCTGTGGCACTTAAGCAGTGAGCTGTGGGAGTCCCTGGTAGAGCTGTGTGTGTACAGAATTGAGCTGTGTCACTACAAGCAGGAGCTGTGATTGAACTCAGAGCC
3d_repeat_seed_7x_104	seed-mmu-miR-423-5p	seed-mmu-miR-423-5p	seed-mmu-miR-423-5p	seed-mmu-miR-423-5p	seed-mmu-miR-423-5p	seed-mmu-miR-423-5p	seed-mmu-miR-423-5p	GCCCCTCA	GCCCCTCA	GCCCCTCA	GCCCCTCA	GCCCCTCA	GCCCCTCA	GCCCCTCA	AAAGAGCAGAAGCAGGCCCCTCACTGTACATTTTGGGCCCCTCAGTTCAGAGACTCAGCCCCTCAGCACTTAAGCAGTGCCCCTCAGGAGTCCCTGGTAGCCCCTCATGTGTACAGAATTGCCCCTCATCACTACAAGCAGGCCCCTCAATTGAACTCAGAGCC
3d_repeat_seed_7x_105	seed-mmu-miR-423-3p	seed-mmu-miR-423-3p	seed-mmu-miR-423-3p	seed-mmu-miR-423-3p	seed-mmu-miR-423-3p	seed-mmu-miR-423-3p	seed-mmu-miR-423-3p	ACCGAGCT	ACCGAGCT	ACCGAGCT	ACCGAGCT	ACCGAGCT	ACCGAGCT	ACCGAGCT	AAAGAGCAGAAGCAGACCGAGCTCTGTACATTTTGGACCGAGCTGTTCAGAGACTCAACCGAGCTGCACTTAAGCAGTACCGAGCTGGAGTCCCTGGTAACCGAGCTTGTGTACAGAATTACCGAGCTTCACTACAAGCAGACCGAGCTATTGAACTCAGAGCC
3d_repeat_seed_7x_106	seed-mmu-miR-669b-5p	seed-mmu-miR-669b-5p	seed-mmu-miR-669b-5p	seed-mmu-miR-669b-5p	seed-mmu-miR-669b-5p	seed-mmu-miR-669b-5p	seed-mmu-miR-669b-5p	ACAAAACT	ACAAAACT	ACAAAACT	ACAAAACT	ACAAAACT	ACAAAACT	ACAAAACT	AAAGAGCAGAAGCAGACAAAACTCTGTACATTTTGGACAAAACTGTTCAGAGACTCAACAAAACTGCACTTAAGCAGTACAAAACTGGAGTCCCTGGTAACAAAACTTGTGTACAGAATTACAAAACTTCACTACAAGCAGACAAAACTATTGAACTCAGAGCC
3d_repeat_seed_7x_107	seed-mmu-miR-669c-5p	seed-mmu-miR-669c-5p	seed-mmu-miR-669c-5p	seed-mmu-miR-669c-5p	seed-mmu-miR-669c-5p	seed-mmu-miR-669c-5p	seed-mmu-miR-669c-5p	ACAACTAT	ACAACTAT	ACAACTAT	ACAACTAT	ACAACTAT	ACAACTAT	ACAACTAT	AAAGAGCAGAAGCAGACAACTATCTGTACATTTTGGACAACTATGTTCAGAGACTCAACAACTATGCACTTAAGCAGTACAACTATGGAGTCCCTGGTAACAACTATTGTGTACAGAATTACAACTATTCACTACAAGCAGACAACTATATTGAACTCAGAGCC
3d_repeat_seed_7x_108	seed-mmu-miR-455-3p	seed-mmu-miR-455-3p	seed-mmu-miR-455-3p	seed-mmu-miR-455-3p	seed-mmu-miR-455-3p	seed-mmu-miR-455-3p	seed-mmu-miR-455-3p	TGGACTGC	TGGACTGC	TGGACTGC	TGGACTGC	TGGACTGC	TGGACTGC	TGGACTGC	AAAGAGCAGAAGCAGTGGACTGCCTGTACATTTTGGTGGACTGCGTTCAGAGACTCATGGACTGCGCACTTAAGCAGTTGGACTGCGGAGTCCCTGGTATGGACTGCTGTGTACAGAATTTGGACTGCTCACTACAAGCAGTGGACTGCATTGAACTCAGAGCC
3d_repeat_seed_7x_109	seed-mmu-miR-652-3p	seed-mmu-miR-652-3p	seed-mmu-miR-652-3p	seed-mmu-miR-652-3p	seed-mmu-miR-652-3p	seed-mmu-miR-652-3p	seed-mmu-miR-652-3p	GCGCCATT	GCGCCATT	GCGCCATT	GCGCCATT	GCGCCATT	GCGCCATT	GCGCCATT	AAAGAGCAGAAGCAGGCGCCATTCTGTACATTTTGGGCGCCATTGTTCAGAGACTCAGCGCCATTGCACTTAAGCAGTGCGCCATTGGAGTCCCTGGTAGCGCCATTTGTGTACAGAATTGCGCCATTTCACTACAAGCAGGCGCCATTATTGAACTCAGAGCC
3d_repeat_seed_7x_110	seed-mmu-miR-147-3p	seed-mmu-miR-147-3p	seed-mmu-miR-147-3p	seed-mmu-miR-147-3p	seed-mmu-miR-147-3p	seed-mmu-miR-147-3p	seed-mmu-miR-147-3p	CCGCACAC	CCGCACAC	CCGCACAC	CCGCACAC	CCGCACAC	CCGCACAC	CCGCACAC	AAAGAGCAGAAGCAGCCGCACACCTGTACATTTTGGCCGCACACGTTCAGAGACTCACCGCACACGCACTTAAGCAGTCCGCACACGGAGTCCCTGGTACCGCACACTGTGTACAGAATTCCGCACACTCACTACAAGCAGCCGCACACATTGAACTCAGAGCC
3d_repeat_seed_7x_111	seed-mmu-miR-421-3p	seed-mmu-miR-421-3p	seed-mmu-miR-421-3p	seed-mmu-miR-421-3p	seed-mmu-miR-421-3p	seed-mmu-miR-421-3p	seed-mmu-miR-421-3p	CTGTTGAT	CTGTTGAT	CTGTTGAT	CTGTTGAT	CTGTTGAT	CTGTTGAT	CTGTTGAT	AAAGAGCAGAAGCAGCTGTTGATCTGTACATTTTGGCTGTTGATGTTCAGAGACTCACTGTTGATGCACTTAAGCAGTCTGTTGATGGAGTCCCTGGTACTGTTGATTGTGTACAGAATTCTGTTGATTCACTACAAGCAGCTGTTGATATTGAACTCAGAGCC
3d_repeat_seed_7x_112	seed-mmu-miR-467c-5p	seed-mmu-miR-467c-5p	seed-mmu-miR-467c-5p	seed-mmu-miR-467c-5p	seed-mmu-miR-467c-5p	seed-mmu-miR-467c-5p	seed-mmu-miR-467c-5p	CGCACTTA	CGCACTTA	CGCACTTA	CGCACTTA	CGCACTTA	CGCACTTA	CGCACTTA	AAAGAGCAGAAGCAGCGCACTTACTGTACATTTTGGCGCACTTAGTTCAGAGACTCACGCACTTAGCACTTAAGCAGTCGCACTTAGGAGTCCCTGGTACGCACTTATGTGTACAGAATTCGCACTTATCACTACAAGCAGCGCACTTAATTGAACTCAGAGCC
3d_repeat_seed_7x_113	seed-mmu-miR-574-3p	seed-mmu-miR-574-3p	seed-mmu-miR-574-3p	seed-mmu-miR-574-3p	seed-mmu-miR-574-3p	seed-mmu-miR-574-3p	seed-mmu-miR-574-3p	TGAGCGTG	TGAGCGTG	TGAGCGTG	TGAGCGTG	TGAGCGTG	TGAGCGTG	TGAGCGTG	AAAGAGCAGAAGCAGTGAGCGTGCTGTACATTTTGGTGAGCGTGGTTCAGAGACTCATGAGCGTGGCACTTAAGCAGTTGAGCGTGGGAGTCCCTGGTATGAGCGTGTGTGTACAGAATTTGAGCGTGTCACTACAAGCAGTGAGCGTGATTGAACTCAGAGCC
3d_repeat_seed_7x_114	seed-mmu-miR-466d-3p	seed-mmu-miR-466d-3p	seed-mmu-miR-466d-3p	seed-mmu-miR-466d-3p	seed-mmu-miR-466d-3p	seed-mmu-miR-466d-3p	seed-mmu-miR-466d-3p	TATGTATA	TATGTATA	TATGTATA	TATGTATA	TATGTATA	TATGTATA	TATGTATA	AAAGAGCAGAAGCAGTATGTATACTGTACATTTTGGTATGTATAGTTCAGAGACTCATATGTATAGCACTTAAGCAGTTATGTATAGGAGTCCCTGGTATATGTATATGTGTACAGAATTTATGTATATCACTACAAGCAGTATGTATAATTGAACTCAGAGCC
3d_repeat_seed_7x_115	seed-mmu-miR-877-3p	seed-mmu-miR-877-3p	seed-mmu-miR-877-3p	seed-mmu-miR-877-3p	seed-mmu-miR-877-3p	seed-mmu-miR-877-3p	seed-mmu-miR-877-3p	AGAGGACA	AGAGGACA	AGAGGACA	AGAGGACA	AGAGGACA	AGAGGACA	AGAGGACA	AAAGAGCAGAAGCAGAGAGGACACTGTACATTTTGGAGAGGACAGTTCAGAGACTCAAGAGGACAGCACTTAAGCAGTAGAGGACAGGAGTCCCTGGTAAGAGGACATGTGTACAGAATTAGAGGACATCACTACAAGCAGAGAGGACAATTGAACTCAGAGCC
3d_repeat_seed_7x_116	seed-mmu-miR-467e-5p	seed-mmu-miR-467e-5p	seed-mmu-miR-467e-5p	seed-mmu-miR-467e-5p	seed-mmu-miR-467e-5p	seed-mmu-miR-467e-5p	seed-mmu-miR-467e-5p	ACACTTAT	ACACTTAT	ACACTTAT	ACACTTAT	ACACTTAT	ACACTTAT	ACACTTAT	AAAGAGCAGAAGCAGACACTTATCTGTACATTTTGGACACTTATGTTCAGAGACTCAACACTTATGCACTTAAGCAGTACACTTATGGAGTCCCTGGTAACACTTATTGTGTACAGAATTACACTTATTCACTACAAGCAGACACTTATATTGAACTCAGAGCC
3d_repeat_seed_7x_117	seed-mmu-miR-669o-5p	seed-mmu-miR-669o-5p	seed-mmu-miR-669o-5p	seed-mmu-miR-669o-5p	seed-mmu-miR-669o-5p	seed-mmu-miR-669o-5p	seed-mmu-miR-669o-5p	CACAACTA	CACAACTA	CACAACTA	CACAACTA	CACAACTA	CACAACTA	CACAACTA	AAAGAGCAGAAGCAGCACAACTACTGTACATTTTGGCACAACTAGTTCAGAGACTCACACAACTAGCACTTAAGCAGTCACAACTAGGAGTCCCTGGTACACAACTATGTGTACAGAATTCACAACTATCACTACAAGCAGCACAACTAATTGAACTCAGAGCC
3d_repeat_seed_7x_118	seed-mmu-miR-1962	seed-mmu-miR-1962	seed-mmu-miR-1962	seed-mmu-miR-1962	seed-mmu-miR-1962	seed-mmu-miR-1962	seed-mmu-miR-1962	CAGCCTCT	CAGCCTCT	CAGCCTCT	CAGCCTCT	CAGCCTCT	CAGCCTCT	CAGCCTCT	AAAGAGCAGAAGCAGCAGCCTCTCTGTACATTTTGGCAGCCTCTGTTCAGAGACTCACAGCCTCTGCACTTAAGCAGTCAGCCTCTGGAGTCCCTGGTACAGCCTCTTGTGTACAGAATTCAGCCTCTTCACTACAAGCAGCAGCCTCTATTGAACTCAGAGCC
3d_repeat_seed_7x_119	seed-mmu-miR-1839-3p	seed-mmu-miR-1839-3p	seed-mmu-miR-1839-3p	seed-mmu-miR-1839-3p	seed-mmu-miR-1839-3p	seed-mmu-miR-1839-3p	seed-mmu-miR-1839-3p	GTAGGTCT	GTAGGTCT	GTAGGTCT	GTAGGTCT	GTAGGTCT	GTAGGTCT	GTAGGTCT	AAAGAGCAGAAGCAGGTAGGTCTCTGTACATTTTGGGTAGGTCTGTTCAGAGACTCAGTAGGTCTGCACTTAAGCAGTGTAGGTCTGGAGTCCCTGGTAGTAGGTCTTGTGTACAGAATTGTAGGTCTTCACTACAAGCAGGTAGGTCTATTGAACTCAGAGCC
3d_repeat_seed_7x_120	seed-mmu-miR-3068-3p	seed-mmu-miR-3068-3p	seed-mmu-miR-3068-3p	seed-mmu-miR-3068-3p	seed-mmu-miR-3068-3p	seed-mmu-miR-3068-3p	seed-mmu-miR-3068-3p	AATTCACC	AATTCACC	AATTCACC	AATTCACC	AATTCACC	AATTCACC	AATTCACC	AAAGAGCAGAAGCAGAATTCACCCTGTACATTTTGGAATTCACCGTTCAGAGACTCAAATTCACCGCACTTAAGCAGTAATTCACCGGAGTCCCTGGTAAATTCACCTGTGTACAGAATTAATTCACCTCACTACAAGCAGAATTCACCATTGAACTCAGAGCC
3d_repeat_seed_7x_121	seed-mmu-miR-3084-5p	seed-mmu-miR-3084-5p	seed-mmu-miR-3084-5p	seed-mmu-miR-3084-5p	seed-mmu-miR-3084-5p	seed-mmu-miR-3084-5p	seed-mmu-miR-3084-5p	CCTTCAAC	CCTTCAAC	CCTTCAAC	CCTTCAAC	CCTTCAAC	CCTTCAAC	CCTTCAAC	AAAGAGCAGAAGCAGCCTTCAACCTGTACATTTTGGCCTTCAACGTTCAGAGACTCACCTTCAACGCACTTAAGCAGTCCTTCAACGGAGTCCCTGGTACCTTCAACTGTGTACAGAATTCCTTCAACTCACTACAAGCAGCCTTCAACATTGAACTCAGAGCC
3d_repeat_seed_7x_122	seed-mmu-miR-3084-3p	seed-mmu-miR-3084-3p	seed-mmu-miR-3084-3p	seed-mmu-miR-3084-3p	seed-mmu-miR-3084-3p	seed-mmu-miR-3084-3p	seed-mmu-miR-3084-3p	TGGCAGAA	TGGCAGAA	TGGCAGAA	TGGCAGAA	TGGCAGAA	TGGCAGAA	TGGCAGAA	AAAGAGCAGAAGCAGTGGCAGAACTGTACATTTTGGTGGCAGAAGTTCAGAGACTCATGGCAGAAGCACTTAAGCAGTTGGCAGAAGGAGTCCCTGGTATGGCAGAATGTGTACAGAATTTGGCAGAATCACTACAAGCAGTGGCAGAAATTGAACTCAGAGCC
3d_repeat_seed_7x_123	seed-mmu-miR-3091-3p	seed-mmu-miR-3091-3p	seed-mmu-miR-3091-3p	seed-mmu-miR-3091-3p	seed-mmu-miR-3091-3p	seed-mmu-miR-3091-3p	seed-mmu-miR-3091-3p	CAGGCCCG	CAGGCCCG	CAGGCCCG	CAGGCCCG	CAGGCCCG	CAGGCCCG	CAGGCCCG	AAAGAGCAGAAGCAGCAGGCCCGCTGTACATTTTGGCAGGCCCGGTTCAGAGACTCACAGGCCCGGCACTTAAGCAGTCAGGCCCGGGAGTCCCTGGTACAGGCCCGTGTGTACAGAATTCAGGCCCGTCACTACAAGCAGCAGGCCCGATTGAACTCAGAGCC
3d_repeat_seed_7x_124	seed-mmu-miR-344f-5p	seed-mmu-miR-344f-5p	seed-mmu-miR-344f-5p	seed-mmu-miR-344f-5p	seed-mmu-miR-344f-5p	seed-mmu-miR-344f-5p	seed-mmu-miR-344f-5p	GACTGACT	GACTGACT	GACTGACT	GACTGACT	GACTGACT	GACTGACT	GACTGACT	AAAGAGCAGAAGCAGGACTGACTCTGTACATTTTGGGACTGACTGTTCAGAGACTCAGACTGACTGCACTTAAGCAGTGACTGACTGGAGTCCCTGGTAGACTGACTTGTGTACAGAATTGACTGACTTCACTACAAGCAGGACTGACTATTGAACTCAGAGCC
