## Supplementary material for "MicroRNA-directed control of complex mRNA stability patterns across cell types": Design of Library 3: 4_mouse_immune_designs_1_targets_inserted.csv

	miRNA1	target1	seq
4_miRNA_single_target_linear_activated_lymphocytes_2	mmu-miR-191-5p	GCTGCTTTTGGGATTCCGTTG	AAAGAGCAGAAGCAGCAGCATCTCTGTACATTTTGGAGCCAAGGGTTCAGAGACTCAGGGCCCCAGCACTTGCTGCTTTTGGGATTCCGTTGCCTGGTAATCAGTACTGTGTACAGAATTCTGCTACCTCACTACAAGCAGAAGGAAACATTGAACTCAGAGCC
4_miRNA_single_target_linear_basic_cell_types_23	mmu-miR-150-5p	ACTGGTACAAGGGTTGGGAGA	AAAGAGCAGAAGCAGCAGCATCTCTGTACATTTTGGAGCCAAGGGTTCAGAGACTCAGGGCCCCAGCACTTACTGGTACAAGGGTTGGGAGACCTGGTAATCAGTACTGTGTACAGAATTCTGCTACCTCACTACAAGCAGAAGGAAACATTGAACTCAGAGCC
4_miRNA_single_target_linear_basic_cell_types_25	mmu-miR-150-5p	ACTGGTACAAGGGTTGGGAGA	AAAGAGCAGAAGCAGCAGCATCTCTGTACATTTTGGAGCCAAGGGTTCAGAGACTCAGGGCCCCAGCACTTACTGGTACAAGGGTTGGGAGACCTGGTAATCAGTACTGTGTACAGAATTCTGCTACCTCACTACAAGCAGAAGGAAACATTGAACTCAGAGCC
4_miRNA_single_target_linear_basic_cell_types_34	mmu-miR-223-3p	GGGGTATTTGACAAACTGACA	AAAGAGCAGAAGCAGCAGCATCTCTGTACATTTTGGAGCCAAGGGTTCAGAGACTCAGGGCCCCAGCACTTGGGGTATTTGACAAACTGACACCTGGTAATCAGTACTGTGTACAGAATTCTGCTACCTCACTACAAGCAGAAGGAAACATTGAACTCAGAGCC
4_miRNA_single_target_linear_CD8_vs_CD8activated_type1_54	mmu-miR-21a-5p	CAACATCAGTCTGATAAGCTA	AAAGAGCAGAAGCAGCAGCATCTCTGTACATTTTGGAGCCAAGGGTTCAGAGACTCAGGGCCCCAGCACTTCAACATCAGTCTGATAAGCTACCTGGTAATCAGTACTGTGTACAGAATTCTGCTACCTCACTACAAGCAGAAGGAAACATTGAACTCAGAGCC
4_miRNA_single_target_linear_CD8_vs_CD8activated_type2_60	mmu-miR-21a-5p	CAACATCAGTCTGATAAGCTA	AAAGAGCAGAAGCAGCAGCATCTCTGTACATTTTGGAGCCAAGGGTTCAGAGACTCAGGGCCCCAGCACTTCAACATCAGTCTGATAAGCTACCTGGTAATCAGTACTGTGTACAGAATTCTGCTACCTCACTACAAGCAGAAGGAAACATTGAACTCAGAGCC
4_miRNA_single_target_linear_complex_cell_types_63	mmu-miR-191-5p	GCTGCTTTTGGGATTCCGTTG	AAAGAGCAGAAGCAGCAGCATCTCTGTACATTTTGGAGCCAAGGGTTCAGAGACTCAGGGCCCCAGCACTTGCTGCTTTTGGGATTCCGTTGCCTGGTAATCAGTACTGTGTACAGAATTCTGCTACCTCACTACAAGCAGAAGGAAACATTGAACTCAGAGCC
4_miRNA_single_target_linear_complex_cell_types_67	mmu-miR-150-5p	ACTGGTACAAGGGTTGGGAGA	AAAGAGCAGAAGCAGCAGCATCTCTGTACATTTTGGAGCCAAGGGTTCAGAGACTCAGGGCCCCAGCACTTACTGGTACAAGGGTTGGGAGACCTGGTAATCAGTACTGTGTACAGAATTCTGCTACCTCACTACAAGCAGAAGGAAACATTGAACTCAGAGCC
4_miRNA_single_target_linear_complex_cell_types_70	mmu-miR-23b-3p	GGTAATCCCTGGCAATGTGAT	AAAGAGCAGAAGCAGCAGCATCTCTGTACATTTTGGAGCCAAGGGTTCAGAGACTCAGGGCCCCAGCACTTGGTAATCCCTGGCAATGTGATCCTGGTAATCAGTACTGTGTACAGAATTCTGCTACCTCACTACAAGCAGAAGGAAACATTGAACTCAGAGCC
4_miRNA_single_target_linear_complex_cell_types_76	mmu-miR-223-3p	GGGGTATTTGACAAACTGACA	AAAGAGCAGAAGCAGCAGCATCTCTGTACATTTTGGAGCCAAGGGTTCAGAGACTCAGGGCCCCAGCACTTGGGGTATTTGACAAACTGACACCTGGTAATCAGTACTGTGTACAGAATTCTGCTACCTCACTACAAGCAGAAGGAAACATTGAACTCAGAGCC
4_miRNA_single_target_linear_lymphoid_vs_myeloid_91	mmu-miR-150-5p	ACTGGTACAAGGGTTGGGAGA	AAAGAGCAGAAGCAGCAGCATCTCTGTACATTTTGGAGCCAAGGGTTCAGAGACTCAGGGCCCCAGCACTTACTGGTACAAGGGTTGGGAGACCTGGTAATCAGTACTGTGTACAGAATTCTGCTACCTCACTACAAGCAGAAGGAAACATTGAACTCAGAGCC
4_miRNA_single_target_mse_activated_lymphocytes_3	mmu-miR-191-5p	GCTGCTTTTGGGATTCCGTTG	AAAGAGCAGAAGCAGCAGCATCTCTGTACATTTTGGAGCCAAGGGTTCAGAGACTCAGGGCCCCAGCACTTGCTGCTTTTGGGATTCCGTTGCCTGGTAATCAGTACTGTGTACAGAATTCTGCTACCTCACTACAAGCAGAAGGAAACATTGAACTCAGAGCC
4_miRNA_single_target_mse_activated_lymphocytes_9	mmu-miR-24-3p	TGTTCCTGCTGAACTGAGCCA	AAAGAGCAGAAGCAGCAGCATCTCTGTACATTTTGGAGCCAAGGGTTCAGAGACTCAGGGCCCCAGCACTTTGTTCCTGCTGAACTGAGCCACCTGGTAATCAGTACTGTGTACAGAATTCTGCTACCTCACTACAAGCAGAAGGAAACATTGAACTCAGAGCC
4_miRNA_single_target_mse_basic_cell_types_26	mmu-miR-1843a-3p	GTATGGAGGTGAACGATCAGA	AAAGAGCAGAAGCAGCAGCATCTCTGTACATTTTGGAGCCAAGGGTTCAGAGACTCAGGGCCCCAGCACTTGTATGGAGGTGAACGATCAGACCTGGTAATCAGTACTGTGTACAGAATTCTGCTACCTCACTACAAGCAGAAGGAAACATTGAACTCAGAGCC
4_miRNA_single_target_mse_basic_cell_types_37	mmu-miR-126a-3p	GCATTATTACTCACGGTACGA	AAAGAGCAGAAGCAGCAGCATCTCTGTACATTTTGGAGCCAAGGGTTCAGAGACTCAGGGCCCCAGCACTTGCATTATTACTCACGGTACGACCTGGTAATCAGTACTGTGTACAGAATTCTGCTACCTCACTACAAGCAGAAGGAAACATTGAACTCAGAGCC
4_miRNA_single_target_mse_CD8_vs_CD8activated_type2_60	mmu-miR-21a-5p	CAACATCAGTCTGATAAGCTA	AAAGAGCAGAAGCAGCAGCATCTCTGTACATTTTGGAGCCAAGGGTTCAGAGACTCAGGGCCCCAGCACTTCAACATCAGTCTGATAAGCTACCTGGTAATCAGTACTGTGTACAGAATTCTGCTACCTCACTACAAGCAGAAGGAAACATTGAACTCAGAGCC
4_miRNA_single_target_mse_complex_cell_types_61	mmu-miR-155-5p	CCCTATCACAATTAGCATTAA	AAAGAGCAGAAGCAGCAGCATCTCTGTACATTTTGGAGCCAAGGGTTCAGAGACTCAGGGCCCCAGCACTTCCCTATCACAATTAGCATTAACCTGGTAATCAGTACTGTGTACAGAATTCTGCTACCTCACTACAAGCAGAAGGAAACATTGAACTCAGAGCC
4_miRNA_single_target_mse_complex_cell_types_68	mmu-miR-1843a-3p	GTATGGAGGTGAACGATCAGA	AAAGAGCAGAAGCAGCAGCATCTCTGTACATTTTGGAGCCAAGGGTTCAGAGACTCAGGGCCCCAGCACTTGTATGGAGGTGAACGATCAGACCTGGTAATCAGTACTGTGTACAGAATTCTGCTACCTCACTACAAGCAGAAGGAAACATTGAACTCAGAGCC
4_miRNA_single_target_mse_complex_cell_types_70	mmu-miR-23b-3p	GGTAATCCCTGGCAATGTGAT	AAAGAGCAGAAGCAGCAGCATCTCTGTACATTTTGGAGCCAAGGGTTCAGAGACTCAGGGCCCCAGCACTTGGTAATCCCTGGCAATGTGATCCTGGTAATCAGTACTGTGTACAGAATTCTGCTACCTCACTACAAGCAGAAGGAAACATTGAACTCAGAGCC
4_miRNA_single_target_mse_complex_cell_types_75	mmu-miR-146a-5p	ACCCATGGAATTCAGTTCTCA	AAAGAGCAGAAGCAGCAGCATCTCTGTACATTTTGGAGCCAAGGGTTCAGAGACTCAGGGCCCCAGCACTTACCCATGGAATTCAGTTCTCACCTGGTAATCAGTACTGTGTACAGAATTCTGCTACCTCACTACAAGCAGAAGGAAACATTGAACTCAGAGCC
4_miRNA_single_target_mse_complex_cell_types_76	mmu-miR-223-3p	GGGGTATTTGACAAACTGACA	AAAGAGCAGAAGCAGCAGCATCTCTGTACATTTTGGAGCCAAGGGTTCAGAGACTCAGGGCCCCAGCACTTGGGGTATTTGACAAACTGACACCTGGTAATCAGTACTGTGTACAGAATTCTGCTACCTCACTACAAGCAGAAGGAAACATTGAACTCAGAGCC
4_miRNA_single_target_mse_lymphoid_vs_myeloid_91	mmu-miR-150-5p	ACTGGTACAAGGGTTGGGAGA	AAAGAGCAGAAGCAGCAGCATCTCTGTACATTTTGGAGCCAAGGGTTCAGAGACTCAGGGCCCCAGCACTTACTGGTACAAGGGTTGGGAGACCTGGTAATCAGTACTGTGTACAGAATTCTGCTACCTCACTACAAGCAGAAGGAAACATTGAACTCAGAGCC
4_miRNA_single_active_linear_CD8_types_30	mmu-miR-21a-5p	CAACATCAGTCTGATAAGCTA	AAAGAGCAGAAGCAGCAGCATCTCTGTACATTTTGGAGCCAAGGGTTCAGAGACTCAGGGCCCCAGCACTTCAACATCAGTCTGATAAGCTACCTGGTAATCAGTACTGTGTACAGAATTCTGCTACCTCACTACAAGCAGAAGGAAACATTGAACTCAGAGCC
4_miRNA_single_active_mse_CD8_types_30	mmu-miR-21a-5p	CAACATCAGTCTGATAAGCTA	AAAGAGCAGAAGCAGCAGCATCTCTGTACATTTTGGAGCCAAGGGTTCAGAGACTCAGGGCCCCAGCACTTCAACATCAGTCTGATAAGCTACCTGGTAATCAGTACTGTGTACAGAATTCTGCTACCTCACTACAAGCAGAAGGAAACATTGAACTCAGAGCC
