## Supplementary material for "MicroRNA-directed control of complex mRNA stability patterns across cell types": Design of Library 3: 4_mouse_immune_designs_2_targets_inserted.csv

	miRNA1	miRNA2	target1	target2	seq
4_miRNA_single_target_linear_activated_lymphocytes_1	mmu-miR-22-3p	mmu-miR-22-3p	CAGTTCTTCAACTGGCAGCTT	CAGTTCTTCAACTGGCAGCTT	AAAGAGCAGAAGCAGCAGCATCTCTGTACATTTTGGAGCCAAGGGTTCAGAGACTCAGCAGTTCTTCAACTGGCAGCTTGACACCCAGTTCTTCAACTGGCAGCTTCTGTGTACAGAATTCTGCTACCTCACTACAAGCAGAAGGAAACATTGAACTCAGAGCC
4_miRNA_single_target_linear_basic_cell_types_26	mmu-miR-142a-5p	mmu-miR-142a-5p	AGTAGTGCTTTCTACTTTATG	AGTAGTGCTTTCTACTTTATG	AAAGAGCAGAAGCAGCAGCATCTCTGTACATTTTGGAGCCAAGGGTTCAGAGACTCAGAGTAGTGCTTTCTACTTTATGGACACCAGTAGTGCTTTCTACTTTATGCTGTGTACAGAATTCTGCTACCTCACTACAAGCAGAAGGAAACATTGAACTCAGAGCC
4_miRNA_single_target_linear_basic_cell_types_31	mmu-miR-342-3p	mmu-miR-342-3p	GGGTGCGATTTCTGTGTGAGA	GGGTGCGATTTCTGTGTGAGA	AAAGAGCAGAAGCAGCAGCATCTCTGTACATTTTGGAGCCAAGGGTTCAGAGACTCAGGGGTGCGATTTCTGTGTGAGAGACACCGGGTGCGATTTCTGTGTGAGACTGTGTACAGAATTCTGCTACCTCACTACAAGCAGAAGGAAACATTGAACTCAGAGCC
4_miRNA_single_target_linear_basic_cell_types_32	mmu-miR-223-3p	mmu-miR-223-3p	GGGGTATTTGACAAACTGACA	GGGGTATTTGACAAACTGACA	AAAGAGCAGAAGCAGCAGCATCTCTGTACATTTTGGAGCCAAGGGTTCAGAGACTCAGGGGGTATTTGACAAACTGACAGACACCGGGGTATTTGACAAACTGACACTGTGTACAGAATTCTGCTACCTCACTACAAGCAGAAGGAAACATTGAACTCAGAGCC
4_miRNA_single_target_linear_basic_cell_types_35	mmu-miR-139-5p	mmu-miR-139-5p	TGGAGACACGTGCACTGTAGA	TGGAGACACGTGCACTGTAGA	AAAGAGCAGAAGCAGCAGCATCTCTGTACATTTTGGAGCCAAGGGTTCAGAGACTCAGTGGAGACACGTGCACTGTAGAGACACCTGGAGACACGTGCACTGTAGACTGTGTACAGAATTCTGCTACCTCACTACAAGCAGAAGGAAACATTGAACTCAGAGCC
4_miRNA_single_target_linear_basic_cell_types_37	mmu-miR-126a-3p	mmu-miR-126a-3p	GCATTATTACTCACGGTACGA	GCATTATTACTCACGGTACGA	AAAGAGCAGAAGCAGCAGCATCTCTGTACATTTTGGAGCCAAGGGTTCAGAGACTCAGGCATTATTACTCACGGTACGAGACACCGCATTATTACTCACGGTACGACTGTGTACAGAATTCTGCTACCTCACTACAAGCAGAAGGAAACATTGAACTCAGAGCC
4_miRNA_single_target_linear_CD8_types_44	mmu-miR-155-5p	mmu-miR-155-5p	CCCTATCACAATTAGCATTAA	CCCTATCACAATTAGCATTAA	AAAGAGCAGAAGCAGCAGCATCTCTGTACATTTTGGAGCCAAGGGTTCAGAGACTCAGCCCTATCACAATTAGCATTAAGACACCCCCTATCACAATTAGCATTAACTGTGTACAGAATTCTGCTACCTCACTACAAGCAGAAGGAAACATTGAACTCAGAGCC
4_miRNA_single_target_linear_CD8_types_48	mmu-miR-29a-3p	mmu-miR-29a-3p	AACCGATTTCAGATGGTGCTA	AACCGATTTCAGATGGTGCTA	AAAGAGCAGAAGCAGCAGCATCTCTGTACATTTTGGAGCCAAGGGTTCAGAGACTCAGAACCGATTTCAGATGGTGCTAGACACCAACCGATTTCAGATGGTGCTACTGTGTACAGAATTCTGCTACCTCACTACAAGCAGAAGGAAACATTGAACTCAGAGCC
4_miRNA_single_target_linear_complex_cell_types_61	mmu-miR-155-5p	mmu-miR-155-5p	CCCTATCACAATTAGCATTAA	CCCTATCACAATTAGCATTAA	AAAGAGCAGAAGCAGCAGCATCTCTGTACATTTTGGAGCCAAGGGTTCAGAGACTCAGCCCTATCACAATTAGCATTAAGACACCCCCTATCACAATTAGCATTAACTGTGTACAGAATTCTGCTACCTCACTACAAGCAGAAGGAAACATTGAACTCAGAGCC
4_miRNA_single_target_linear_complex_cell_types_73	mmu-miR-223-3p	mmu-miR-138-5p	GGGGTATTTGACAAACTGACA	GCCTGATTCACAACACCAGCT	AAAGAGCAGAAGCAGCAGCATCTCTGTACATTTTGGAGCCAAGGGTTCAGAGACTCAGGGGGTATTTGACAAACTGACAGACACCGCCTGATTCACAACACCAGCTCTGTGTACAGAATTCTGCTACCTCACTACAAGCAGAAGGAAACATTGAACTCAGAGCC
4_miRNA_single_target_linear_complex_cell_types_74	mmu-miR-146a-5p	mmu-miR-146a-5p	ACCCATGGAATTCAGTTCTCA	ACCCATGGAATTCAGTTCTCA	AAAGAGCAGAAGCAGCAGCATCTCTGTACATTTTGGAGCCAAGGGTTCAGAGACTCAGACCCATGGAATTCAGTTCTCAGACACCACCCATGGAATTCAGTTCTCACTGTGTACAGAATTCTGCTACCTCACTACAAGCAGAAGGAAACATTGAACTCAGAGCC
4_miRNA_single_target_linear_complex_cell_types_83	mmu-miR-223-3p	mmu-miR-223-3p	GGGGTATTTGACAAACTGACA	GGGGTATTTGACAAACTGACA	AAAGAGCAGAAGCAGCAGCATCTCTGTACATTTTGGAGCCAAGGGTTCAGAGACTCAGGGGGTATTTGACAAACTGACAGACACCGGGGTATTTGACAAACTGACACTGTGTACAGAATTCTGCTACCTCACTACAAGCAGAAGGAAACATTGAACTCAGAGCC
4_miRNA_single_target_linear_complex_cell_types_86	mmu-miR-223-3p	mmu-miR-138-5p	GGGGTATTTGACAAACTGACA	GCCTGATTCACAACACCAGCT	AAAGAGCAGAAGCAGCAGCATCTCTGTACATTTTGGAGCCAAGGGTTCAGAGACTCAGGGGGTATTTGACAAACTGACAGACACCGCCTGATTCACAACACCAGCTCTGTGTACAGAATTCTGCTACCTCACTACAAGCAGAAGGAAACATTGAACTCAGAGCC
4_miRNA_single_target_linear_complex_cell_types_88	mmu-miR-126a-3p	mmu-miR-126a-3p	GCATTATTACTCACGGTACGA	GCATTATTACTCACGGTACGA	AAAGAGCAGAAGCAGCAGCATCTCTGTACATTTTGGAGCCAAGGGTTCAGAGACTCAGGCATTATTACTCACGGTACGAGACACCGCATTATTACTCACGGTACGACTGTGTACAGAATTCTGCTACCTCACTACAAGCAGAAGGAAACATTGAACTCAGAGCC
4_miRNA_single_target_linear_lymphoid_vs_myeloid_94	mmu-miR-223-3p	mmu-miR-223-3p	GGGGTATTTGACAAACTGACA	GGGGTATTTGACAAACTGACA	AAAGAGCAGAAGCAGCAGCATCTCTGTACATTTTGGAGCCAAGGGTTCAGAGACTCAGGGGGTATTTGACAAACTGACAGACACCGGGGTATTTGACAAACTGACACTGTGTACAGAATTCTGCTACCTCACTACAAGCAGAAGGAAACATTGAACTCAGAGCC
4_miRNA_single_target_mse_basic_cell_types_27	mmu-miR-342-3p	mmu-miR-342-3p	GGGTGCGATTTCTGTGTGAGA	GGGTGCGATTTCTGTGTGAGA	AAAGAGCAGAAGCAGCAGCATCTCTGTACATTTTGGAGCCAAGGGTTCAGAGACTCAGGGGTGCGATTTCTGTGTGAGAGACACCGGGTGCGATTTCTGTGTGAGACTGTGTACAGAATTCTGCTACCTCACTACAAGCAGAAGGAAACATTGAACTCAGAGCC
4_miRNA_single_target_mse_CD8_types_44	mmu-miR-155-5p	mmu-miR-155-5p	CCCTATCACAATTAGCATTAA	CCCTATCACAATTAGCATTAA	AAAGAGCAGAAGCAGCAGCATCTCTGTACATTTTGGAGCCAAGGGTTCAGAGACTCAGCCCTATCACAATTAGCATTAAGACACCCCCTATCACAATTAGCATTAACTGTGTACAGAATTCTGCTACCTCACTACAAGCAGAAGGAAACATTGAACTCAGAGCC
4_miRNA_single_target_mse_CD8_types_48	mmu-miR-29a-3p	mmu-miR-434-3p	AACCGATTTCAGATGGTGCTA	GGAGTCGAGTGATGGTTCAAA	AAAGAGCAGAAGCAGCAGCATCTCTGTACATTTTGGAGCCAAGGGTTCAGAGACTCAGAACCGATTTCAGATGGTGCTAGACACCGGAGTCGAGTGATGGTTCAAACTGTGTACAGAATTCTGCTACCTCACTACAAGCAGAAGGAAACATTGAACTCAGAGCC
4_miRNA_single_target_mse_complex_cell_types_67	mmu-miR-139-5p	mmu-miR-139-5p	TGGAGACACGTGCACTGTAGA	TGGAGACACGTGCACTGTAGA	AAAGAGCAGAAGCAGCAGCATCTCTGTACATTTTGGAGCCAAGGGTTCAGAGACTCAGTGGAGACACGTGCACTGTAGAGACACCTGGAGACACGTGCACTGTAGACTGTGTACAGAATTCTGCTACCTCACTACAAGCAGAAGGAAACATTGAACTCAGAGCC
4_miRNA_single_target_mse_complex_cell_types_71	mmu-miR-181d-5p	mmu-miR-142a-5p	CCACCGACAACAATGAATGTT	AGTAGTGCTTTCTACTTTATG	AAAGAGCAGAAGCAGCAGCATCTCTGTACATTTTGGAGCCAAGGGTTCAGAGACTCAGCCACCGACAACAATGAATGTTGACACCAGTAGTGCTTTCTACTTTATGCTGTGTACAGAATTCTGCTACCTCACTACAAGCAGAAGGAAACATTGAACTCAGAGCC
4_miRNA_single_target_mse_complex_cell_types_88	mmu-miR-126a-3p	mmu-miR-126a-3p	GCATTATTACTCACGGTACGA	GCATTATTACTCACGGTACGA	AAAGAGCAGAAGCAGCAGCATCTCTGTACATTTTGGAGCCAAGGGTTCAGAGACTCAGGCATTATTACTCACGGTACGAGACACCGCATTATTACTCACGGTACGACTGTGTACAGAATTCTGCTACCTCACTACAAGCAGAAGGAAACATTGAACTCAGAGCC
4_miRNA_single_target_mse_lymphoid_vs_myeloid_94	mmu-miR-223-3p	mmu-miR-223-3p	GGGGTATTTGACAAACTGACA	GGGGTATTTGACAAACTGACA	AAAGAGCAGAAGCAGCAGCATCTCTGTACATTTTGGAGCCAAGGGTTCAGAGACTCAGGGGGTATTTGACAAACTGACAGACACCGGGGTATTTGACAAACTGACACTGTGTACAGAATTCTGCTACCTCACTACAAGCAGAAGGAAACATTGAACTCAGAGCC
