## Supplementary material for "MicroRNA-directed control of complex mRNA stability patterns across cell types": Design of Library 3: 4_mouse_immune_designs_3_targets_inserted.csv

	miRNA1	miRNA2	miRNA3	target1	target2	target3	seq
4_miRNA_single_target_linear_activated_lymphocytes_9	mmu-miR-423-5p	mmu-miR-23b-3p	mmu-miR-23b-3p	AGTCTCGCTCTCTGCCCCTCA	GGTAATCCCTGGCAATGTGAT	GGTAATCCCTGGCAATGTGAT	AAAGAGCAGAAGCAGCAGCATCTCTGTACATTTTGGAGCCAAGGAGTCTCGCTCTCTGCCCCTCAGCACTTGGTAATCCCTGGCAATGTGATCCTGGTGGTAATCCCTGGCAATGTGATTCTGCTACCTCACTACAAGCAGAAGGAAACATTGAACTCAGAGCC
4_miRNA_single_target_linear_complex_cell_types_71	mmu-miR-125a-5p	mmu-miR-125a-5p	mmu-miR-150-5p	CAGGTTAAAGGGTCTCAGGGA	CAGGTTAAAGGGTCTCAGGGA	ACTGGTACAAGGGTTGGGAGA	AAAGAGCAGAAGCAGCAGCATCTCTGTACATTTTGGAGCCAAGGCAGGTTAAAGGGTCTCAGGGAGCACTTCAGGTTAAAGGGTCTCAGGGACCTGGTACTGGTACAAGGGTTGGGAGATCTGCTACCTCACTACAAGCAGAAGGAAACATTGAACTCAGAGCC
4_miRNA_single_target_linear_complex_cell_types_72	mmu-miR-146a-5p	mmu-miR-146a-5p	mmu-miR-146a-5p	ACCCATGGAATTCAGTTCTCA	ACCCATGGAATTCAGTTCTCA	ACCCATGGAATTCAGTTCTCA	AAAGAGCAGAAGCAGCAGCATCTCTGTACATTTTGGAGCCAAGGACCCATGGAATTCAGTTCTCAGCACTTACCCATGGAATTCAGTTCTCACCTGGTACCCATGGAATTCAGTTCTCATCTGCTACCTCACTACAAGCAGAAGGAAACATTGAACTCAGAGCC
4_miRNA_single_target_linear_complex_cell_types_75	mmu-miR-652-3p	mmu-miR-652-3p	mmu-miR-652-3p	CACAACCCTAGTGGCGCCATT	CACAACCCTAGTGGCGCCATT	CACAACCCTAGTGGCGCCATT	AAAGAGCAGAAGCAGCAGCATCTCTGTACATTTTGGAGCCAAGGCACAACCCTAGTGGCGCCATTGCACTTCACAACCCTAGTGGCGCCATTCCTGGTCACAACCCTAGTGGCGCCATTTCTGCTACCTCACTACAAGCAGAAGGAAACATTGAACTCAGAGCC
4_miRNA_single_target_linear_complex_cell_types_80	mmu-miR-223-3p	mmu-miR-223-3p	mmu-miR-223-3p	GGGGTATTTGACAAACTGACA	GGGGTATTTGACAAACTGACA	GGGGTATTTGACAAACTGACA	AAAGAGCAGAAGCAGCAGCATCTCTGTACATTTTGGAGCCAAGGGGGGTATTTGACAAACTGACAGCACTTGGGGTATTTGACAAACTGACACCTGGTGGGGTATTTGACAAACTGACATCTGCTACCTCACTACAAGCAGAAGGAAACATTGAACTCAGAGCC
4_miRNA_single_target_linear_complex_cell_types_81	mmu-miR-344f-5p	mmu-miR-342-3p	mmu-miR-344f-5p	ACTCCAGCCAGGAGACTGACT	GGGTGCGATTTCTGTGTGAGA	ACTCCAGCCAGGAGACTGACT	AAAGAGCAGAAGCAGCAGCATCTCTGTACATTTTGGAGCCAAGGACTCCAGCCAGGAGACTGACTGCACTTGGGTGCGATTTCTGTGTGAGACCTGGTACTCCAGCCAGGAGACTGACTTCTGCTACCTCACTACAAGCAGAAGGAAACATTGAACTCAGAGCC
4_miRNA_single_target_mse_activated_lymphocytes_1	mmu-miR-22-3p	mmu-miR-18a-5p	mmu-miR-22-3p	CAGTTCTTCAACTGGCAGCTT	ATCTGCACTAGATGCACCTTA	CAGTTCTTCAACTGGCAGCTT	AAAGAGCAGAAGCAGCAGCATCTCTGTACATTTTGGAGCCAAGGCAGTTCTTCAACTGGCAGCTTGCACTTATCTGCACTAGATGCACCTTACCTGGTCAGTTCTTCAACTGGCAGCTTTCTGCTACCTCACTACAAGCAGAAGGAAACATTGAACTCAGAGCC
4_miRNA_single_target_mse_activated_vs_non-activated_T_21	mmu-miR-185-5p	mmu-miR-27b-3p	mmu-miR-434-3p	CAGGAACTGCCTTTCTCTCCA	GCAGAACTTAGCCACTGTGAA	GGAGTCGAGTGATGGTTCAAA	AAAGAGCAGAAGCAGCAGCATCTCTGTACATTTTGGAGCCAAGGCAGGAACTGCCTTTCTCTCCAGCACTTGCAGAACTTAGCCACTGTGAACCTGGTGGAGTCGAGTGATGGTTCAAATCTGCTACCTCACTACAAGCAGAAGGAAACATTGAACTCAGAGCC
4_miRNA_single_target_mse_basic_cell_types_25	mmu-miR-142a-5p	mmu-miR-140-5p	mmu-miR-140-5p	AGTAGTGCTTTCTACTTTATG	TACCATAGGGTAAAACCACTG	TACCATAGGGTAAAACCACTG	AAAGAGCAGAAGCAGCAGCATCTCTGTACATTTTGGAGCCAAGGAGTAGTGCTTTCTACTTTATGGCACTTTACCATAGGGTAAAACCACTGCCTGGTTACCATAGGGTAAAACCACTGTCTGCTACCTCACTACAAGCAGAAGGAAACATTGAACTCAGAGCC
4_miRNA_single_target_mse_basic_cell_types_31	mmu-miR-451a	mmu-miR-342-3p	mmu-miR-451a	ACTCAGTAATGGTAACGGTTT	GGGTGCGATTTCTGTGTGAGA	ACTCAGTAATGGTAACGGTTT	AAAGAGCAGAAGCAGCAGCATCTCTGTACATTTTGGAGCCAAGGACTCAGTAATGGTAACGGTTTGCACTTGGGTGCGATTTCTGTGTGAGACCTGGTACTCAGTAATGGTAACGGTTTTCTGCTACCTCACTACAAGCAGAAGGAAACATTGAACTCAGAGCC
4_miRNA_single_target_mse_CD8_types_47	mmu-miR-29b-3p	mmu-miR-29b-3p	mmu-miR-29b-3p	CACTGATTTCAAATGGTGCTA	CACTGATTTCAAATGGTGCTA	CACTGATTTCAAATGGTGCTA	AAAGAGCAGAAGCAGCAGCATCTCTGTACATTTTGGAGCCAAGGCACTGATTTCAAATGGTGCTAGCACTTCACTGATTTCAAATGGTGCTACCTGGTCACTGATTTCAAATGGTGCTATCTGCTACCTCACTACAAGCAGAAGGAAACATTGAACTCAGAGCC
4_miRNA_single_target_mse_complex_cell_types_63	mmu-miR-18a-5p	mmu-miR-18a-5p	mmu-miR-19a-3p	ATCTGCACTAGATGCACCTTA	ATCTGCACTAGATGCACCTTA	AGTTTTGCATAGATTTGCACA	AAAGAGCAGAAGCAGCAGCATCTCTGTACATTTTGGAGCCAAGGATCTGCACTAGATGCACCTTAGCACTTATCTGCACTAGATGCACCTTACCTGGTAGTTTTGCATAGATTTGCACATCTGCTACCTCACTACAAGCAGAAGGAAACATTGAACTCAGAGCC
4_miRNA_single_target_mse_complex_cell_types_74	mmu-miR-429-3p	mmu-miR-652-3p	mmu-miR-652-3p	CGGCATTACCAGACAGTATTA	CACAACCCTAGTGGCGCCATT	CACAACCCTAGTGGCGCCATT	AAAGAGCAGAAGCAGCAGCATCTCTGTACATTTTGGAGCCAAGGCGGCATTACCAGACAGTATTAGCACTTCACAACCCTAGTGGCGCCATTCCTGGTCACAACCCTAGTGGCGCCATTTCTGCTACCTCACTACAAGCAGAAGGAAACATTGAACTCAGAGCC
4_miRNA_single_target_mse_complex_cell_types_80	mmu-miR-344f-5p	mmu-miR-344f-5p	mmu-miR-342-3p	ACTCCAGCCAGGAGACTGACT	ACTCCAGCCAGGAGACTGACT	GGGTGCGATTTCTGTGTGAGA	AAAGAGCAGAAGCAGCAGCATCTCTGTACATTTTGGAGCCAAGGACTCCAGCCAGGAGACTGACTGCACTTACTCCAGCCAGGAGACTGACTCCTGGTGGGTGCGATTTCTGTGTGAGATCTGCTACCTCACTACAAGCAGAAGGAAACATTGAACTCAGAGCC
4_miRNA_single_active_linear_basic_cell_types_19	mmu-miR-139-5p	mmu-miR-139-5p	mmu-miR-150-5p	TGGAGACACGTGCACTGTAGA	TGGAGACACGTGCACTGTAGA	ACTGGTACAAGGGTTGGGAGA	AAAGAGCAGAAGCAGCAGCATCTCTGTACATTTTGGAGCCAAGGTGGAGACACGTGCACTGTAGAGCACTTTGGAGACACGTGCACTGTAGACCTGGTACTGGTACAAGGGTTGGGAGATCTGCTACCTCACTACAAGCAGAAGGAAACATTGAACTCAGAGCC
4_miRNA_single_active_linear_basic_cell_types_25	mmu-miR-223-3p	mmu-miR-142a-3p	mmu-miR-142a-3p	GGGGTATTTGACAAACTGACA	CATAAAGTAGGAAACACTACA	CATAAAGTAGGAAACACTACA	AAAGAGCAGAAGCAGCAGCATCTCTGTACATTTTGGAGCCAAGGGGGGTATTTGACAAACTGACAGCACTTCATAAAGTAGGAAACACTACACCTGGTCATAAAGTAGGAAACACTACATCTGCTACCTCACTACAAGCAGAAGGAAACATTGAACTCAGAGCC
4_miRNA_single_active_linear_complex_cell_types_64	mmu-miR-142a-3p	mmu-miR-142a-3p	mmu-miR-223-3p	CATAAAGTAGGAAACACTACA	CATAAAGTAGGAAACACTACA	GGGGTATTTGACAAACTGACA	AAAGAGCAGAAGCAGCAGCATCTCTGTACATTTTGGAGCCAAGGCATAAAGTAGGAAACACTACAGCACTTCATAAAGTAGGAAACACTACACCTGGTGGGGTATTTGACAAACTGACATCTGCTACCTCACTACAAGCAGAAGGAAACATTGAACTCAGAGCC
4_miRNA_single_active_mse_basic_cell_types_19	mmu-miR-139-5p	mmu-miR-150-5p	mmu-miR-139-5p	TGGAGACACGTGCACTGTAGA	ACTGGTACAAGGGTTGGGAGA	TGGAGACACGTGCACTGTAGA	AAAGAGCAGAAGCAGCAGCATCTCTGTACATTTTGGAGCCAAGGTGGAGACACGTGCACTGTAGAGCACTTACTGGTACAAGGGTTGGGAGACCTGGTTGGAGACACGTGCACTGTAGATCTGCTACCTCACTACAAGCAGAAGGAAACATTGAACTCAGAGCC
4_miRNA_single_active_mse_basic_cell_types_25	mmu-miR-142a-3p	mmu-miR-142a-3p	mmu-miR-223-3p	CATAAAGTAGGAAACACTACA	CATAAAGTAGGAAACACTACA	GGGGTATTTGACAAACTGACA	AAAGAGCAGAAGCAGCAGCATCTCTGTACATTTTGGAGCCAAGGCATAAAGTAGGAAACACTACAGCACTTCATAAAGTAGGAAACACTACACCTGGTGGGGTATTTGACAAACTGACATCTGCTACCTCACTACAAGCAGAAGGAAACATTGAACTCAGAGCC
4_miRNA_single_active_mse_complex_cell_types_64	mmu-miR-223-3p	mmu-miR-142a-3p	mmu-miR-142a-3p	GGGGTATTTGACAAACTGACA	CATAAAGTAGGAAACACTACA	CATAAAGTAGGAAACACTACA	AAAGAGCAGAAGCAGCAGCATCTCTGTACATTTTGGAGCCAAGGGGGGTATTTGACAAACTGACAGCACTTCATAAAGTAGGAAACACTACACCTGGTCATAAAGTAGGAAACACTACATCTGCTACCTCACTACAAGCAGAAGGAAACATTGAACTCAGAGCC
