## Supplementary material for "MicroRNA-directed control of complex mRNA stability patterns across cell types": Design of Library 3: 4_mouse_immune_designs_4_targets_inserted.csv

	miRNA1	miRNA2	miRNA3	miRNA4	target1	target2	target3	target4	seq
4_miRNA_single_target_linear_activated_vs_non-activated_lymph_13	mmu-miR-155-5p	mmu-miR-148a-3p	mmu-miR-148a-3p	mmu-miR-148a-3p	CCCTATCACAATTAGCATTAA	CAAAGTTCTGTAGTGCACTGA	CAAAGTTCTGTAGTGCACTGA	CAAAGTTCTGTAGTGCACTGA	AAAGAGCAGAAGCAGCAGCATCTCTGTACATCCCTATCACAATTAGCATTAACCTCAGCAAAGTTCTGTAGTGCACTGAGACACCCAAAGTTCTGTAGTGCACTGACTGTGTCAAAGTTCTGTAGTGCACTGAACAAGCAGAAGGAAACATTGAACTCAGAGCC
4_miRNA_single_target_linear_basic_cell_types_29	mmu-miR-138-5p	mmu-miR-138-5p	mmu-miR-138-5p	mmu-miR-138-5p	GCCTGATTCACAACACCAGCT	GCCTGATTCACAACACCAGCT	GCCTGATTCACAACACCAGCT	GCCTGATTCACAACACCAGCT	AAAGAGCAGAAGCAGCAGCATCTCTGTACATGCCTGATTCACAACACCAGCTACTCAGGCCTGATTCACAACACCAGCTGACACCGCCTGATTCACAACACCAGCTCTGTGTGCCTGATTCACAACACCAGCTACAAGCAGAAGGAAACATTGAACTCAGAGCC
4_miRNA_single_target_linear_CD8_vs_CD8activated_type2_57	mmu-let-7b-5p	mmu-let-7b-5p	mmu-miR-669o-5p	mmu-let-7b-5p	ACCACACAACCTACTACCTCA	ACCACACAACCTACTACCTCA	ATAAACATGCACACACAACTA	ACCACACAACCTACTACCTCA	AAAGAGCAGAAGCAGCAGCATCTCTGTACATACCACACAACCTACTACCTCAACTCAGACCACACAACCTACTACCTCAGACACCATAAACATGCACACACAACTACTGTGTACCACACAACCTACTACCTCAACAAGCAGAAGGAAACATTGAACTCAGAGCC
4_miRNA_single_target_linear_complex_cell_types_68	mmu-miR-139-5p	mmu-miR-139-5p	mmu-miR-139-5p	mmu-miR-139-5p	TGGAGACACGTGCACTGTAGA	TGGAGACACGTGCACTGTAGA	TGGAGACACGTGCACTGTAGA	TGGAGACACGTGCACTGTAGA	AAAGAGCAGAAGCAGCAGCATCTCTGTACATTGGAGACACGTGCACTGTAGAACTCAGTGGAGACACGTGCACTGTAGAGACACCTGGAGACACGTGCACTGTAGACTGTGTTGGAGACACGTGCACTGTAGAACAAGCAGAAGGAAACATTGAACTCAGAGCC
4_miRNA_single_target_mse_activated_lymphocytes_8	mmu-miR-148a-3p	mmu-miR-148a-3p	mmu-miR-148a-3p	mmu-miR-23b-3p	CAAAGTTCTGTAGTGCACTGA	CAAAGTTCTGTAGTGCACTGA	CAAAGTTCTGTAGTGCACTGA	GGTAATCCCTGGCAATGTGAT	AAAGAGCAGAAGCAGCAGCATCTCTGTACATCAAAGTTCTGTAGTGCACTGAACTCAGCAAAGTTCTGTAGTGCACTGAGACACCCAAAGTTCTGTAGTGCACTGACTGTGTGGTAATCCCTGGCAATGTGATACAAGCAGAAGGAAACATTGAACTCAGAGCC
4_miRNA_single_target_mse_activated_vs_non-activated_lymph_13	mmu-miR-148a-3p	mmu-miR-148a-3p	mmu-miR-148a-3p	mmu-miR-155-5p	CAAAGTTCTGTAGTGCACTGA	CAAAGTTCTGTAGTGCACTGA	CAAAGTTCTGTAGTGCACTGA	CCCTATCACAATTAGCATTAA	AAAGAGCAGAAGCAGCAGCATCTCTGTACATCAAAGTTCTGTAGTGCACTGAACTCAGCAAAGTTCTGTAGTGCACTGAGACACCCAAAGTTCTGTAGTGCACTGACTGTGTCCCTATCACAATTAGCATTAACCAAGCAGAAGGAAACATTGAACTCAGAGCC
4_miRNA_single_target_mse_activated_vs_non-activated_T_17	mmu-miR-466d-3p	mmu-miR-877-3p	mmu-miR-211-5p	mmu-miR-877-3p	CTATGTGTGCGTGTATGTATA	GGGAGGAGGGAGAAGAGGACA	GGCAAAGGATGACAAAGGGAA	GGGAGGAGGGAGAAGAGGACA	AAAGAGCAGAAGCAGCAGCATCTCTGTACATCTATGTGTGCGTGTATGTATAACTCAGGGGAGGAGGGAGAAGAGGACAGACACCGGCAAAGGATGACAAAGGGAACTGTGTGGGAGGAGGGAGAAGAGGACAACAAGCAGAAGGAAACATTGAACTCAGAGCC
