## Supplementary material for "MicroRNA-directed control of complex mRNA stability patterns across cell types": Design of Library 3: 5_human_organs_designs_1_targets_inserted.csv

	miRNA1	target1	seq
5_miRNA_human_single_target_linear_all_organs_8	hsa-miR-124-3p	TGGCATTCACCGCGTGCCTTA	AAAGAGCAGAAGCAGCAGCATCTCTGTACATTTTGGAGCCAAGGGTTCAGAGACTCAGGGCCCCAGCACTTTGGCATTCACCGCGTGCCTTACCTGGTAATCAGTACTGTGTACAGAATTCTGCTACCTCACTACAAGCAGAAGGAAACATTGAACTCAGAGCC
5_miRNA_human_single_target_linear_all_organs_9	hsa-miR-140-5p	TACCATAGGGTAAAACCACTG	AAAGAGCAGAAGCAGCAGCATCTCTGTACATTTTGGAGCCAAGGGTTCAGAGACTCAGGGCCCCAGCACTTTACCATAGGGTAAAACCACTGCCTGGTAATCAGTACTGTGTACAGAATTCTGCTACCTCACTACAAGCAGAAGGAAACATTGAACTCAGAGCC
5_miRNA_human_single_target_linear_all_organs_10	hsa-miR-1-3p	TACATACTTCTTTACATTCCA	AAAGAGCAGAAGCAGCAGCATCTCTGTACATTTTGGAGCCAAGGGTTCAGAGACTCAGGGCCCCAGCACTTTACATACTTCTTTACATTCCACCTGGTAATCAGTACTGTGTACAGAATTCTGCTACCTCACTACAAGCAGAAGGAAACATTGAACTCAGAGCC
5_miRNA_human_single_target_linear_all_organs_12	hsa-miR-122-5p	AAACACCATTGTCACACTCCA	AAAGAGCAGAAGCAGCAGCATCTCTGTACATTTTGGAGCCAAGGGTTCAGAGACTCAGGGCCCCAGCACTTAAACACCATTGTCACACTCCACCTGGTAATCAGTACTGTGTACAGAATTCTGCTACCTCACTACAAGCAGAAGGAAACATTGAACTCAGAGCC
5_miRNA_human_single_target_linear_all_organs_15	hsa-miR-150-5p	ACTGGTACAAGGGTTGGGAGA	AAAGAGCAGAAGCAGCAGCATCTCTGTACATTTTGGAGCCAAGGGTTCAGAGACTCAGGGCCCCAGCACTTACTGGTACAAGGGTTGGGAGACCTGGTAATCAGTACTGTGTACAGAATTCTGCTACCTCACTACAAGCAGAAGGAAACATTGAACTCAGAGCC
5_miRNA_human_single_target_linear_all_organs_17	hsa-miR-30a-5p	TTCCAGTCGAGGATGTTTACA	AAAGAGCAGAAGCAGCAGCATCTCTGTACATTTTGGAGCCAAGGGTTCAGAGACTCAGGGCCCCAGCACTTTTCCAGTCGAGGATGTTTACACCTGGTAATCAGTACTGTGTACAGAATTCTGCTACCTCACTACAAGCAGAAGGAAACATTGAACTCAGAGCC
5_miRNA_human_single_target_mse_all_brain_regions_4	hsa-miR-138-5p	GCCTGATTCACAACACCAGCT	AAAGAGCAGAAGCAGCAGCATCTCTGTACATTTTGGAGCCAAGGGTTCAGAGACTCAGGGCCCCAGCACTTGCCTGATTCACAACACCAGCTCCTGGTAATCAGTACTGTGTACAGAATTCTGCTACCTCACTACAAGCAGAAGGAAACATTGAACTCAGAGCC
5_miRNA_human_single_target_mse_all_organs_9	hsa-miR-140-5p	TACCATAGGGTAAAACCACTG	AAAGAGCAGAAGCAGCAGCATCTCTGTACATTTTGGAGCCAAGGGTTCAGAGACTCAGGGCCCCAGCACTTTACCATAGGGTAAAACCACTGCCTGGTAATCAGTACTGTGTACAGAATTCTGCTACCTCACTACAAGCAGAAGGAAACATTGAACTCAGAGCC
5_miRNA_human_single_active_linear_all_brain_regions_7	hsa-miR-9-5p	ATACAGCTAGATAACCAAAGA	AAAGAGCAGAAGCAGCAGCATCTCTGTACATTTTGGAGCCAAGGGTTCAGAGACTCAGGGCCCCAGCACTTATACAGCTAGATAACCAAAGACCTGGTAATCAGTACTGTGTACAGAATTCTGCTACCTCACTACAAGCAGAAGGAAACATTGAACTCAGAGCC
5_miRNA_human_single_active_mse_all_brain_regions_7	hsa-miR-9-5p	ATACAGCTAGATAACCAAAGA	AAAGAGCAGAAGCAGCAGCATCTCTGTACATTTTGGAGCCAAGGGTTCAGAGACTCAGGGCCCCAGCACTTATACAGCTAGATAACCAAAGACCTGGTAATCAGTACTGTGTACAGAATTCTGCTACCTCACTACAAGCAGAAGGAAACATTGAACTCAGAGCC
