## Supplementary material for "MicroRNA-directed control of complex mRNA stability patterns across cell types": Design of Library 3: 5_human_organs_designs_2_targets_inserted.csv

	miRNA1	miRNA2	target1	target2	seq
5_miRNA_human_single_target_linear_all_brain_regions_1	hsa-miR-584-5p	hsa-miR-219a-5p	TCAGTCCCAGGCAAACCATAA	AGAATTGCGTTTGGACAATCA	AAAGAGCAGAAGCAGCAGCATCTCTGTACATTTTGGAGCCAAGGGTTCAGAGACTCAGTCAGTCCCAGGCAAACCATAAGACACCAGAATTGCGTTTGGACAATCACTGTGTACAGAATTCTGCTACCTCACTACAAGCAGAAGGAAACATTGAACTCAGAGCC
5_miRNA_human_single_target_linear_all_brain_regions_2	hsa-miR-219a-2-3p	hsa-miR-219a-2-3p	CAGATGTCCAGCCACAATTCT	CAGATGTCCAGCCACAATTCT	AAAGAGCAGAAGCAGCAGCATCTCTGTACATTTTGGAGCCAAGGGTTCAGAGACTCAGCAGATGTCCAGCCACAATTCTGACACCCAGATGTCCAGCCACAATTCTCTGTGTACAGAATTCTGCTACCTCACTACAAGCAGAAGGAAACATTGAACTCAGAGCC
5_miRNA_human_single_target_linear_all_brain_regions_4	hsa-miR-138-5p	hsa-miR-138-5p	GCCTGATTCACAACACCAGCT	GCCTGATTCACAACACCAGCT	AAAGAGCAGAAGCAGCAGCATCTCTGTACATTTTGGAGCCAAGGGTTCAGAGACTCAGGCCTGATTCACAACACCAGCTGACACCGCCTGATTCACAACACCAGCTCTGTGTACAGAATTCTGCTACCTCACTACAAGCAGAAGGAAACATTGAACTCAGAGCC
5_miRNA_human_single_target_linear_all_brain_regions_7	hsa-miR-199a-3p	hsa-miR-199a-3p	AACCAATGTGCAGACTACTGT	AACCAATGTGCAGACTACTGT	AAAGAGCAGAAGCAGCAGCATCTCTGTACATTTTGGAGCCAAGGGTTCAGAGACTCAGAACCAATGTGCAGACTACTGTGACACCAACCAATGTGCAGACTACTGTCTGTGTACAGAATTCTGCTACCTCACTACAAGCAGAAGGAAACATTGAACTCAGAGCC
5_miRNA_human_single_target_linear_all_organs_16	hsa-miR-142-5p	hsa-miR-142-5p	AGTAGTGCTTTCTACTTTATG	AGTAGTGCTTTCTACTTTATG	AAAGAGCAGAAGCAGCAGCATCTCTGTACATTTTGGAGCCAAGGGTTCAGAGACTCAGAGTAGTGCTTTCTACTTTATGGACACCAGTAGTGCTTTCTACTTTATGCTGTGTACAGAATTCTGCTACCTCACTACAAGCAGAAGGAAACATTGAACTCAGAGCC
5_miRNA_human_single_target_mse_all_brain_regions_7	hsa-miR-199a-3p	hsa-miR-199a-3p	AACCAATGTGCAGACTACTGT	AACCAATGTGCAGACTACTGT	AAAGAGCAGAAGCAGCAGCATCTCTGTACATTTTGGAGCCAAGGGTTCAGAGACTCAGAACCAATGTGCAGACTACTGTGACACCAACCAATGTGCAGACTACTGTCTGTGTACAGAATTCTGCTACCTCACTACAAGCAGAAGGAAACATTGAACTCAGAGCC
5_miRNA_human_single_target_mse_all_organs_12	hsa-miR-379-5p	hsa-miR-122-5p	CCTACGTTCCATAGTCTACCA	AAACACCATTGTCACACTCCA	AAAGAGCAGAAGCAGCAGCATCTCTGTACATTTTGGAGCCAAGGGTTCAGAGACTCAGCCTACGTTCCATAGTCTACCAGACACCAAACACCATTGTCACACTCCACTGTGTACAGAATTCTGCTACCTCACTACAAGCAGAAGGAAACATTGAACTCAGAGCC
5_miRNA_human_single_target_mse_all_organs_13	hsa-miR-200c-3p	hsa-miR-141-3p	CATCATTACCCGGCAGTATTA	CATCTTTACCAGACAGTGTTA	AAAGAGCAGAAGCAGCAGCATCTCTGTACATTTTGGAGCCAAGGGTTCAGAGACTCAGCATCATTACCCGGCAGTATTAGACACCCATCTTTACCAGACAGTGTTACTGTGTACAGAATTCTGCTACCTCACTACAAGCAGAAGGAAACATTGAACTCAGAGCC
5_miRNA_human_single_target_mse_all_organs_16	hsa-miR-142-5p	hsa-miR-488-3p	AGTAGTGCTTTCTACTTTATG	GACCAAGAAATAGCCTTTCAA	AAAGAGCAGAAGCAGCAGCATCTCTGTACATTTTGGAGCCAAGGGTTCAGAGACTCAGAGTAGTGCTTTCTACTTTATGGACACCGACCAAGAAATAGCCTTTCAACTGTGTACAGAATTCTGCTACCTCACTACAAGCAGAAGGAAACATTGAACTCAGAGCC
5_miRNA_human_single_target_mse_all_organs_20	hsa-miR-224-5p	hsa-miR-193a-3p	ACGGAACCACTAGTGACTTGA	CTGGGACTTTGTAGGCCAGTT	AAAGAGCAGAAGCAGCAGCATCTCTGTACATTTTGGAGCCAAGGGTTCAGAGACTCAGACGGAACCACTAGTGACTTGAGACACCCTGGGACTTTGTAGGCCAGTTCTGTGTACAGAATTCTGCTACCTCACTACAAGCAGAAGGAAACATTGAACTCAGAGCC
