## Supplementary material for "MicroRNA-directed control of complex mRNA stability patterns across cell types": Design of Library 3: 5_human_organs_designs_3_targets_inserted.csv

	miRNA1	miRNA2	miRNA3	target1	target2	target3	seq
5_miRNA_human_single_target_linear_all_brain_regions_3	hsa-miR-7-5p	hsa-miR-7-5p	hsa-miR-7-5p	AACAAAATCACTAGTCTTCCA	AACAAAATCACTAGTCTTCCA	AACAAAATCACTAGTCTTCCA	AAAGAGCAGAAGCAGCAGCATCTCTGTACATTTTGGAGCCAAGGAACAAAATCACTAGTCTTCCAGCACTTAACAAAATCACTAGTCTTCCACCTGGTAACAAAATCACTAGTCTTCCATCTGCTACCTCACTACAAGCAGAAGGAAACATTGAACTCAGAGCC
5_miRNA_human_single_target_linear_all_organs_19	hsa-miR-205-5p	hsa-miR-205-5p	hsa-miR-205-5p	AGACTCCGGTGGAATGAAGGA	AGACTCCGGTGGAATGAAGGA	AGACTCCGGTGGAATGAAGGA	AAAGAGCAGAAGCAGCAGCATCTCTGTACATTTTGGAGCCAAGGAGACTCCGGTGGAATGAAGGAGCACTTAGACTCCGGTGGAATGAAGGACCTGGTAGACTCCGGTGGAATGAAGGATCTGCTACCTCACTACAAGCAGAAGGAAACATTGAACTCAGAGCC
5_miRNA_human_single_target_mse_all_brain_regions_3	hsa-miR-7-5p	hsa-miR-7-5p	hsa-miR-7-5p	AACAAAATCACTAGTCTTCCA	AACAAAATCACTAGTCTTCCA	AACAAAATCACTAGTCTTCCA	AAAGAGCAGAAGCAGCAGCATCTCTGTACATTTTGGAGCCAAGGAACAAAATCACTAGTCTTCCAGCACTTAACAAAATCACTAGTCTTCCACCTGGTAACAAAATCACTAGTCTTCCATCTGCTACCTCACTACAAGCAGAAGGAAACATTGAACTCAGAGCC
5_miRNA_human_single_target_mse_all_organs_8	hsa-miR-124-3p	hsa-miR-219a-2-3p	hsa-miR-488-3p	TGGCATTCACCGCGTGCCTTA	CAGATGTCCAGCCACAATTCT	GACCAAGAAATAGCCTTTCAA	AAAGAGCAGAAGCAGCAGCATCTCTGTACATTTTGGAGCCAAGGTGGCATTCACCGCGTGCCTTAGCACTTCAGATGTCCAGCCACAATTCTCCTGGTGACCAAGAAATAGCCTTTCAATCTGCTACCTCACTACAAGCAGAAGGAAACATTGAACTCAGAGCC
5_miRNA_human_single_target_mse_all_organs_15	hsa-miR-508-5p	hsa-miR-150-5p	hsa-miR-488-3p	TGAGTGACGCCCTCTGGAGTA	ACTGGTACAAGGGTTGGGAGA	GACCAAGAAATAGCCTTTCAA	AAAGAGCAGAAGCAGCAGCATCTCTGTACATTTTGGAGCCAAGGTGAGTGACGCCCTCTGGAGTAGCACTTACTGGTACAAGGGTTGGGAGACCTGGTGACCAAGAAATAGCCTTTCAATCTGCTACCTCACTACAAGCAGAAGGAAACATTGAACTCAGAGCC
5_miRNA_human_single_target_mse_all_organs_19	hsa-miR-205-5p	hsa-miR-205-5p	hsa-miR-205-5p	AGACTCCGGTGGAATGAAGGA	AGACTCCGGTGGAATGAAGGA	AGACTCCGGTGGAATGAAGGA	AAAGAGCAGAAGCAGCAGCATCTCTGTACATTTTGGAGCCAAGGAGACTCCGGTGGAATGAAGGAGCACTTAGACTCCGGTGGAATGAAGGACCTGGTAGACTCCGGTGGAATGAAGGATCTGCTACCTCACTACAAGCAGAAGGAAACATTGAACTCAGAGCC
