## Supplementary material for "MicroRNA-directed control of complex mRNA stability patterns across cell types": Design of Library 3: 5_human_organs_designs_4_targets_inserted.csv

	miRNA1	miRNA2	miRNA3	miRNA4	target1	target2	target3	target4	seq
5_miRNA_human_single_target_mse_all_brain_regions_2	hsa-miR-219a-2-3p	hsa-miR-584-5p	hsa-miR-584-5p	hsa-miR-584-5p	CAGATGTCCAGCCACAATTCT	TCAGTCCCAGGCAAACCATAA	TCAGTCCCAGGCAAACCATAA	TCAGTCCCAGGCAAACCATAA	AAAGAGCAGAAGCAGCAGCATCTCTGTACATCAGATGTCCAGCCACAATTCTACTCAGTCAGTCCCAGGCAAACCATAAGACACCTCAGTCCCAGGCAAACCATAACTGTGTTCAGTCCCAGGCAAACCATAAACAAGCAGAAGGAAACATTGAACTCAGAGCC
5_miRNA_human_single_target_mse_all_organs_14	hsa-miR-200c-3p	hsa-miR-200c-3p	hsa-miR-200c-3p	hsa-miR-200c-3p	CATCATTACCCGGCAGTATTA	CATCATTACCCGGCAGTATTA	CATCATTACCCGGCAGTATTA	CATCATTACCCGGCAGTATTA	AAAGAGCAGAAGCAGCAGCATCTCTGTACATCATCATTACCCGGCAGTATTAACTCAGCATCATTACCCGGCAGTATTAGACACCCATCATTACCCGGCAGTATTACTGTGTCATCATTACCCGGCAGTATTAACAAGCAGAAGGAAACATTGAACTCAGAGCC
5_miRNA_human_single_target_mse_all_organs_18	hsa-miR-514a-3p	hsa-miR-514a-3p	hsa-miR-514a-3p	hsa-miR-514a-3p	TCTACTCACAGAAGTGTCAAT	TCTACTCACAGAAGTGTCAAT	TCTACTCACAGAAGTGTCAAT	TCTACTCACAGAAGTGTCAAT	AAAGAGCAGAAGCAGCAGCATCTCTGTACATTCTACTCACAGAAGTGTCAATACTCAGTCTACTCACAGAAGTGTCAATGACACCTCTACTCACAGAAGTGTCAATCTGTGTTCTACTCACAGAAGTGTCAATACAAGCAGAAGGAAACATTGAACTCAGAGCC
