## Supplementary material for "MicroRNA-directed control of complex mRNA stability patterns across cell types": Design of Library 3: 5_human_organs_designs_5_targets_inserted.csv

	miRNA1	miRNA2	miRNA3	miRNA4	miRNA5	target1	target2	target3	target4	target5	seq
5_miRNA_human_single_target_linear_all_brain_regions_5	hsa-miR-135b-5p	hsa-miR-135b-5p	hsa-miR-135b-5p	hsa-miR-31-5p	hsa-miR-135b-5p	ACATAGGAATGAAAAGCCATA	ACATAGGAATGAAAAGCCATA	ACATAGGAATGAAAAGCCATA	AGCTATGCCAGCATCTTGCCT	ACATAGGAATGAAAAGCCATA	AAAGAGCAGAAGCAGCAACATAGGAATGAAAAGCCATACCAAGGACATAGGAATGAAAAGCCATAGCACTTACATAGGAATGAAAAGCCATACCTGGTAGCTATGCCAGCATCTTGCCTTCTGCTACATAGGAATGAAAAGCCATAAACATTGAACTCAGAGCC
5_miRNA_human_single_target_linear_all_brain_regions_6	hsa-miR-10b-5p	hsa-miR-10b-5p	hsa-miR-10b-5p	hsa-miR-10b-5p	hsa-miR-10b-5p	CAAATTCGGTTCTACAGGGTA	CAAATTCGGTTCTACAGGGTA	CAAATTCGGTTCTACAGGGTA	CAAATTCGGTTCTACAGGGTA	CAAATTCGGTTCTACAGGGTA	AAAGAGCAGAAGCAGCACAAATTCGGTTCTACAGGGTACCAAGGCAAATTCGGTTCTACAGGGTAGCACTTCAAATTCGGTTCTACAGGGTACCTGGTCAAATTCGGTTCTACAGGGTATCTGCTCAAATTCGGTTCTACAGGGTAAACATTGAACTCAGAGCC
5_miRNA_human_single_target_linear_all_organs_11	hsa-miR-1307-5p	hsa-miR-1307-5p	hsa-miR-1307-5p	hsa-miR-1307-5p	hsa-miR-1307-5p	AGCCGGTCGAGGTCCGGTCGA	AGCCGGTCGAGGTCCGGTCGA	AGCCGGTCGAGGTCCGGTCGA	AGCCGGTCGAGGTCCGGTCGA	AGCCGGTCGAGGTCCGGTCGA	AAAGAGCAGAAGCAGCAAGCCGGTCGAGGTCCGGTCGACCAAGGAGCCGGTCGAGGTCCGGTCGAGCACTTAGCCGGTCGAGGTCCGGTCGACCTGGTAGCCGGTCGAGGTCCGGTCGATCTGCTAGCCGGTCGAGGTCCGGTCGAAACATTGAACTCAGAGCC
5_miRNA_human_single_target_linear_all_organs_13	hsa-miR-200c-3p	hsa-miR-200c-3p	hsa-miR-200c-3p	hsa-miR-200c-3p	hsa-miR-200c-3p	CATCATTACCCGGCAGTATTA	CATCATTACCCGGCAGTATTA	CATCATTACCCGGCAGTATTA	CATCATTACCCGGCAGTATTA	CATCATTACCCGGCAGTATTA	AAAGAGCAGAAGCAGCACATCATTACCCGGCAGTATTACCAAGGCATCATTACCCGGCAGTATTAGCACTTCATCATTACCCGGCAGTATTACCTGGTCATCATTACCCGGCAGTATTATCTGCTCATCATTACCCGGCAGTATTACACATTGAACTCAGAGCC
5_miRNA_human_single_target_linear_all_organs_14	hsa-miR-141-3p	hsa-miR-200c-3p	hsa-miR-200c-3p	hsa-miR-200c-3p	hsa-miR-200c-3p	CATCTTTACCAGACAGTGTTA	CATCATTACCCGGCAGTATTA	CATCATTACCCGGCAGTATTA	CATCATTACCCGGCAGTATTA	CATCATTACCCGGCAGTATTA	AAAGAGCAGAAGCAGCACATCTTTACCAGACAGTGTTACCAAGGCATCATTACCCGGCAGTATTAGCACTTCATCATTACCCGGCAGTATTACCTGGTCATCATTACCCGGCAGTATTATCTGCTCATCATTACCCGGCAGTATTACACATTGAACTCAGAGCC
5_miRNA_human_single_target_linear_all_organs_18	hsa-miR-514a-3p	hsa-miR-514a-3p	hsa-miR-514a-3p	hsa-miR-514a-3p	hsa-miR-514a-3p	TCTACTCACAGAAGTGTCAAT	TCTACTCACAGAAGTGTCAAT	TCTACTCACAGAAGTGTCAAT	TCTACTCACAGAAGTGTCAAT	TCTACTCACAGAAGTGTCAAT	AAAGAGCAGAAGCAGCATCTACTCACAGAAGTGTCAATCCAAGGTCTACTCACAGAAGTGTCAATGCACTTTCTACTCACAGAAGTGTCAATCCTGGTTCTACTCACAGAAGTGTCAATTCTGCTTCTACTCACAGAAGTGTCAATAACATTGAACTCAGAGCC
5_miRNA_human_single_target_linear_all_organs_20	hsa-miR-224-5p	hsa-miR-224-5p	hsa-miR-224-5p	hsa-miR-193a-3p	hsa-miR-224-5p	ACGGAACCACTAGTGACTTGA	ACGGAACCACTAGTGACTTGA	ACGGAACCACTAGTGACTTGA	CTGGGACTTTGTAGGCCAGTT	ACGGAACCACTAGTGACTTGA	AAAGAGCAGAAGCAGCAACGGAACCACTAGTGACTTGACCAAGGACGGAACCACTAGTGACTTGAGCACTTACGGAACCACTAGTGACTTGACCTGGTCTGGGACTTTGTAGGCCAGTTTCTGCTACGGAACCACTAGTGACTTGAAACATTGAACTCAGAGCC
5_miRNA_human_single_target_mse_all_brain_regions_1	hsa-miR-551b-3p	hsa-miR-551b-3p	hsa-miR-33b-5p	hsa-miR-551b-3p	hsa-miR-551b-3p	CTGAAACCAAGTATGGGTCGC	CTGAAACCAAGTATGGGTCGC	AGCAATGCAACAGCAATGCAC	CTGAAACCAAGTATGGGTCGC	CTGAAACCAAGTATGGGTCGC	AAAGAGCAGAAGCAGCACTGAAACCAAGTATGGGTCGCCCAAGGCTGAAACCAAGTATGGGTCGCGCACTTAGCAATGCAACAGCAATGCACCCTGGTCTGAAACCAAGTATGGGTCGCTCTGCTCTGAAACCAAGTATGGGTCGCAACATTGAACTCAGAGCC
5_miRNA_human_single_target_mse_all_brain_regions_5	hsa-miR-135b-5p	hsa-miR-135b-5p	hsa-miR-135b-5p	hsa-miR-135b-5p	hsa-miR-135b-5p	ACATAGGAATGAAAAGCCATA	ACATAGGAATGAAAAGCCATA	ACATAGGAATGAAAAGCCATA	ACATAGGAATGAAAAGCCATA	ACATAGGAATGAAAAGCCATA	AAAGAGCAGAAGCAGCAACATAGGAATGAAAAGCCATACCAAGGACATAGGAATGAAAAGCCATAGCACTTACATAGGAATGAAAAGCCATACCTGGTACATAGGAATGAAAAGCCATATCTGCTACATAGGAATGAAAAGCCATAAACATTGAACTCAGAGCC
5_miRNA_human_single_target_mse_all_brain_regions_6	hsa-miR-10b-5p	hsa-miR-10b-5p	hsa-miR-10b-5p	hsa-miR-10b-5p	hsa-miR-10b-5p	CAAATTCGGTTCTACAGGGTA	CAAATTCGGTTCTACAGGGTA	CAAATTCGGTTCTACAGGGTA	CAAATTCGGTTCTACAGGGTA	CAAATTCGGTTCTACAGGGTA	AAAGAGCAGAAGCAGCACAAATTCGGTTCTACAGGGTACCAAGGCAAATTCGGTTCTACAGGGTAGCACTTCAAATTCGGTTCTACAGGGTACCTGGTCAAATTCGGTTCTACAGGGTATCTGCTCAAATTCGGTTCTACAGGGTAAACATTGAACTCAGAGCC
5_miRNA_human_single_target_mse_all_organs_10	hsa-miR-499a-5p	hsa-miR-499a-5p	hsa-miR-208b-3p	hsa-miR-208b-3p	hsa-miR-499a-5p	AAACATCACTGCAAGTCTTAA	AAACATCACTGCAAGTCTTAA	CAAACCTTTTGTTCGTCTTAT	CAAACCTTTTGTTCGTCTTAT	AAACATCACTGCAAGTCTTAA	AAAGAGCAGAAGCAGCAAAACATCACTGCAAGTCTTAACCAAGGAAACATCACTGCAAGTCTTAAGCACTTCAAACCTTTTGTTCGTCTTATCCTGGTCAAACCTTTTGTTCGTCTTATTCTGCTAAACATCACTGCAAGTCTTAAAACATTGAACTCAGAGCC
5_miRNA_human_single_target_mse_all_organs_11	hsa-miR-1307-5p	hsa-miR-1307-5p	hsa-miR-1307-5p	hsa-miR-145-3p	hsa-miR-1307-5p	AGCCGGTCGAGGTCCGGTCGA	AGCCGGTCGAGGTCCGGTCGA	AGCCGGTCGAGGTCCGGTCGA	GAACAGTATTTCCAGGAATCC	AGCCGGTCGAGGTCCGGTCGA	AAAGAGCAGAAGCAGCAAGCCGGTCGAGGTCCGGTCGACCAAGGAGCCGGTCGAGGTCCGGTCGAGCACTTAGCCGGTCGAGGTCCGGTCGACCTGGTGAACAGTATTTCCAGGAATCCTCTGCTAGCCGGTCGAGGTCCGGTCGAAACATTGAACTCAGAGCC
5_miRNA_human_single_target_mse_all_organs_17	hsa-miR-30a-3p	hsa-miR-30a-3p	hsa-miR-196a-5p	hsa-miR-196a-5p	hsa-miR-30a-3p	CTGCAAACATCCGACTGAAAG	CTGCAAACATCCGACTGAAAG	CCAACAACATGAAACTACCTA	CCAACAACATGAAACTACCTA	CTGCAAACATCCGACTGAAAG	AAAGAGCAGAAGCAGCACTGCAAACATCCGACTGAAAGCCAAGGCTGCAAACATCCGACTGAAAGGCACTTCCAACAACATGAAACTACCTACCTGGTCCAACAACATGAAACTACCTATCTGCTCTGCAAACATCCGACTGAAAGAACATTGAACTCAGAGCC
5_miRNA_human_single_target_ratio_all_brain_regions_1	hsa-miR-219a-5p	hsa-miR-219a-5p	hsa-miR-219a-5p	hsa-miR-219a-5p	hsa-miR-219a-5p	AGAATTGCGTTTGGACAATCA	AGAATTGCGTTTGGACAATCA	AGAATTGCGTTTGGACAATCA	AGAATTGCGTTTGGACAATCA	AGAATTGCGTTTGGACAATCA	AAAGAGCAGAAGCAGCAAGAATTGCGTTTGGACAATCACCAAGGAGAATTGCGTTTGGACAATCAGCACTTAGAATTGCGTTTGGACAATCACCTGGTAGAATTGCGTTTGGACAATCATCTGCTAGAATTGCGTTTGGACAATCAAACATTGAACTCAGAGCC
5_miRNA_human_single_target_ratio_all_brain_regions_2	hsa-miR-219a-5p	hsa-miR-219a-5p	hsa-miR-219a-5p	hsa-miR-219a-5p	hsa-miR-219a-5p	AGAATTGCGTTTGGACAATCA	AGAATTGCGTTTGGACAATCA	AGAATTGCGTTTGGACAATCA	AGAATTGCGTTTGGACAATCA	AGAATTGCGTTTGGACAATCA	AAAGAGCAGAAGCAGCAAGAATTGCGTTTGGACAATCACCAAGGAGAATTGCGTTTGGACAATCAGCACTTAGAATTGCGTTTGGACAATCACCTGGTAGAATTGCGTTTGGACAATCATCTGCTAGAATTGCGTTTGGACAATCAAACATTGAACTCAGAGCC
5_miRNA_human_single_target_ratio_all_brain_regions_3	hsa-miR-124-3p	hsa-miR-124-3p	hsa-miR-124-3p	hsa-miR-124-3p	hsa-miR-124-3p	TGGCATTCACCGCGTGCCTTA	TGGCATTCACCGCGTGCCTTA	TGGCATTCACCGCGTGCCTTA	TGGCATTCACCGCGTGCCTTA	TGGCATTCACCGCGTGCCTTA	AAAGAGCAGAAGCAGCATGGCATTCACCGCGTGCCTTACCAAGGTGGCATTCACCGCGTGCCTTAGCACTTTGGCATTCACCGCGTGCCTTACCTGGTTGGCATTCACCGCGTGCCTTATCTGCTTGGCATTCACCGCGTGCCTTAAACATTGAACTCAGAGCC
5_miRNA_human_single_target_ratio_all_brain_regions_4	hsa-miR-138-5p	hsa-miR-138-5p	hsa-miR-138-5p	hsa-miR-138-5p	hsa-miR-138-5p	GCCTGATTCACAACACCAGCT	GCCTGATTCACAACACCAGCT	GCCTGATTCACAACACCAGCT	GCCTGATTCACAACACCAGCT	GCCTGATTCACAACACCAGCT	AAAGAGCAGAAGCAGCAGCCTGATTCACAACACCAGCTCCAAGGGCCTGATTCACAACACCAGCTGCACTTGCCTGATTCACAACACCAGCTCCTGGTGCCTGATTCACAACACCAGCTTCTGCTGCCTGATTCACAACACCAGCTAACATTGAACTCAGAGCC
5_miRNA_human_single_target_ratio_all_brain_regions_5	hsa-miR-124-3p	hsa-miR-124-3p	hsa-miR-124-3p	hsa-miR-124-3p	hsa-miR-124-3p	TGGCATTCACCGCGTGCCTTA	TGGCATTCACCGCGTGCCTTA	TGGCATTCACCGCGTGCCTTA	TGGCATTCACCGCGTGCCTTA	TGGCATTCACCGCGTGCCTTA	AAAGAGCAGAAGCAGCATGGCATTCACCGCGTGCCTTACCAAGGTGGCATTCACCGCGTGCCTTAGCACTTTGGCATTCACCGCGTGCCTTACCTGGTTGGCATTCACCGCGTGCCTTATCTGCTTGGCATTCACCGCGTGCCTTAAACATTGAACTCAGAGCC
5_miRNA_human_single_target_ratio_all_brain_regions_6	hsa-miR-10b-5p	hsa-miR-10b-5p	hsa-miR-10b-5p	hsa-miR-10b-5p	hsa-miR-10b-5p	CAAATTCGGTTCTACAGGGTA	CAAATTCGGTTCTACAGGGTA	CAAATTCGGTTCTACAGGGTA	CAAATTCGGTTCTACAGGGTA	CAAATTCGGTTCTACAGGGTA	AAAGAGCAGAAGCAGCACAAATTCGGTTCTACAGGGTACCAAGGCAAATTCGGTTCTACAGGGTAGCACTTCAAATTCGGTTCTACAGGGTACCTGGTCAAATTCGGTTCTACAGGGTATCTGCTCAAATTCGGTTCTACAGGGTAAACATTGAACTCAGAGCC
5_miRNA_human_single_target_ratio_all_brain_regions_7	hsa-miR-199a-3p	hsa-miR-199a-3p	hsa-miR-199a-3p	hsa-miR-199a-3p	hsa-miR-199a-3p	AACCAATGTGCAGACTACTGT	AACCAATGTGCAGACTACTGT	AACCAATGTGCAGACTACTGT	AACCAATGTGCAGACTACTGT	AACCAATGTGCAGACTACTGT	AAAGAGCAGAAGCAGCAAACCAATGTGCAGACTACTGTCCAAGGAACCAATGTGCAGACTACTGTGCACTTAACCAATGTGCAGACTACTGTCCTGGTAACCAATGTGCAGACTACTGTTCTGCTAACCAATGTGCAGACTACTGTAACATTGAACTCAGAGCC
5_miRNA_human_single_target_ratio_all_organs_8	hsa-miR-124-3p	hsa-miR-124-3p	hsa-miR-124-3p	hsa-miR-124-3p	hsa-miR-124-3p	TGGCATTCACCGCGTGCCTTA	TGGCATTCACCGCGTGCCTTA	TGGCATTCACCGCGTGCCTTA	TGGCATTCACCGCGTGCCTTA	TGGCATTCACCGCGTGCCTTA	AAAGAGCAGAAGCAGCATGGCATTCACCGCGTGCCTTACCAAGGTGGCATTCACCGCGTGCCTTAGCACTTTGGCATTCACCGCGTGCCTTACCTGGTTGGCATTCACCGCGTGCCTTATCTGCTTGGCATTCACCGCGTGCCTTAAACATTGAACTCAGAGCC
5_miRNA_human_single_target_ratio_all_organs_9	hsa-miR-140-5p	hsa-miR-140-5p	hsa-miR-140-5p	hsa-miR-140-5p	hsa-miR-140-5p	TACCATAGGGTAAAACCACTG	TACCATAGGGTAAAACCACTG	TACCATAGGGTAAAACCACTG	TACCATAGGGTAAAACCACTG	TACCATAGGGTAAAACCACTG	AAAGAGCAGAAGCAGCATACCATAGGGTAAAACCACTGCCAAGGTACCATAGGGTAAAACCACTGGCACTTTACCATAGGGTAAAACCACTGCCTGGTTACCATAGGGTAAAACCACTGTCTGCTTACCATAGGGTAAAACCACTGAACATTGAACTCAGAGCC
5_miRNA_human_single_target_ratio_all_organs_10	hsa-miR-1-3p	hsa-miR-1-3p	hsa-miR-1-3p	hsa-miR-1-3p	hsa-miR-1-3p	TACATACTTCTTTACATTCCA	TACATACTTCTTTACATTCCA	TACATACTTCTTTACATTCCA	TACATACTTCTTTACATTCCA	TACATACTTCTTTACATTCCA	AAAGAGCAGAAGCAGCATACATACTTCTTTACATTCCACCAAGGTACATACTTCTTTACATTCCAGCACTTTACATACTTCTTTACATTCCACCTGGTTACATACTTCTTTACATTCCATCTGCTTACATACTTCTTTACATTCCAAACATTGAACTCAGAGCC
5_miRNA_human_single_target_ratio_all_organs_11	hsa-miR-145-5p	hsa-miR-145-5p	hsa-miR-145-5p	hsa-miR-145-5p	hsa-miR-145-5p	GGATTCCTGGGAAAACTGGAC	GGATTCCTGGGAAAACTGGAC	GGATTCCTGGGAAAACTGGAC	GGATTCCTGGGAAAACTGGAC	GGATTCCTGGGAAAACTGGAC	AAAGAGCAGAAGCAGCAGGATTCCTGGGAAAACTGGACCCAAGGGGATTCCTGGGAAAACTGGACGCACTTGGATTCCTGGGAAAACTGGACCCTGGTGGATTCCTGGGAAAACTGGACTCTGCTGGATTCCTGGGAAAACTGGACAACATTGAACTCAGAGCC
5_miRNA_human_single_target_ratio_all_organs_12	hsa-miR-122-5p	hsa-miR-122-5p	hsa-miR-122-5p	hsa-miR-122-5p	hsa-miR-122-5p	AAACACCATTGTCACACTCCA	AAACACCATTGTCACACTCCA	AAACACCATTGTCACACTCCA	AAACACCATTGTCACACTCCA	AAACACCATTGTCACACTCCA	AAAGAGCAGAAGCAGCAAAACACCATTGTCACACTCCACCAAGGAAACACCATTGTCACACTCCAGCACTTAAACACCATTGTCACACTCCACCTGGTAAACACCATTGTCACACTCCATCTGCTAAACACCATTGTCACACTCCAAACATTGAACTCAGAGCC
5_miRNA_human_single_target_ratio_all_organs_13	hsa-miR-126-3p	hsa-miR-126-3p	hsa-miR-126-3p	hsa-miR-126-3p	hsa-miR-126-3p	GCATTATTACTCACGGTACGA	GCATTATTACTCACGGTACGA	GCATTATTACTCACGGTACGA	GCATTATTACTCACGGTACGA	GCATTATTACTCACGGTACGA	AAAGAGCAGAAGCAGCAGCATTATTACTCACGGTACGACCAAGGGCATTATTACTCACGGTACGAGCACTTGCATTATTACTCACGGTACGACCTGGTGCATTATTACTCACGGTACGATCTGCTGCATTATTACTCACGGTACGAAACATTGAACTCAGAGCC
5_miRNA_human_single_target_ratio_all_organs_14	hsa-miR-451a	hsa-miR-451a	hsa-miR-451a	hsa-miR-451a	hsa-miR-451a	ACTCAGTAATGGTAACGGTTT	ACTCAGTAATGGTAACGGTTT	ACTCAGTAATGGTAACGGTTT	ACTCAGTAATGGTAACGGTTT	ACTCAGTAATGGTAACGGTTT	AAAGAGCAGAAGCAGCAACTCAGTAATGGTAACGGTTTCCAAGGACTCAGTAATGGTAACGGTTTGCACTTACTCAGTAATGGTAACGGTTTCCTGGTACTCAGTAATGGTAACGGTTTTCTGCTACTCAGTAATGGTAACGGTTTAACATTGAACTCAGAGCC
5_miRNA_human_single_target_ratio_all_organs_15	hsa-miR-150-5p	hsa-miR-150-5p	hsa-miR-150-5p	hsa-miR-150-5p	hsa-miR-150-5p	ACTGGTACAAGGGTTGGGAGA	ACTGGTACAAGGGTTGGGAGA	ACTGGTACAAGGGTTGGGAGA	ACTGGTACAAGGGTTGGGAGA	ACTGGTACAAGGGTTGGGAGA	AAAGAGCAGAAGCAGCAACTGGTACAAGGGTTGGGAGACCAAGGACTGGTACAAGGGTTGGGAGAGCACTTACTGGTACAAGGGTTGGGAGACCTGGTACTGGTACAAGGGTTGGGAGATCTGCTACTGGTACAAGGGTTGGGAGAAACATTGAACTCAGAGCC
5_miRNA_human_single_target_ratio_all_organs_16	hsa-miR-142-5p	hsa-miR-142-5p	hsa-miR-142-5p	hsa-miR-451a	hsa-miR-142-5p	AGTAGTGCTTTCTACTTTATG	AGTAGTGCTTTCTACTTTATG	AGTAGTGCTTTCTACTTTATG	ACTCAGTAATGGTAACGGTTT	AGTAGTGCTTTCTACTTTATG	AAAGAGCAGAAGCAGCAAGTAGTGCTTTCTACTTTATGCCAAGGAGTAGTGCTTTCTACTTTATGGCACTTAGTAGTGCTTTCTACTTTATGCCTGGTACTCAGTAATGGTAACGGTTTTCTGCTAGTAGTGCTTTCTACTTTATGAACATTGAACTCAGAGCC
5_miRNA_human_single_target_ratio_all_organs_17	hsa-miR-30a-5p	hsa-miR-30a-5p	hsa-miR-30a-5p	hsa-miR-30a-5p	hsa-miR-30a-5p	TTCCAGTCGAGGATGTTTACA	TTCCAGTCGAGGATGTTTACA	TTCCAGTCGAGGATGTTTACA	TTCCAGTCGAGGATGTTTACA	TTCCAGTCGAGGATGTTTACA	AAAGAGCAGAAGCAGCATTCCAGTCGAGGATGTTTACACCAAGGTTCCAGTCGAGGATGTTTACAGCACTTTTCCAGTCGAGGATGTTTACACCTGGTTTCCAGTCGAGGATGTTTACATCTGCTTTCCAGTCGAGGATGTTTACAAACATTGAACTCAGAGCC
5_miRNA_human_single_target_ratio_all_organs_18	hsa-miR-514a-3p	hsa-miR-514a-3p	hsa-miR-514a-3p	hsa-miR-514a-3p	hsa-miR-514a-3p	TCTACTCACAGAAGTGTCAAT	TCTACTCACAGAAGTGTCAAT	TCTACTCACAGAAGTGTCAAT	TCTACTCACAGAAGTGTCAAT	TCTACTCACAGAAGTGTCAAT	AAAGAGCAGAAGCAGCATCTACTCACAGAAGTGTCAATCCAAGGTCTACTCACAGAAGTGTCAATGCACTTTCTACTCACAGAAGTGTCAATCCTGGTTCTACTCACAGAAGTGTCAATTCTGCTTCTACTCACAGAAGTGTCAATAACATTGAACTCAGAGCC
5_miRNA_human_single_target_ratio_all_organs_19	hsa-miR-205-5p	hsa-miR-205-5p	hsa-miR-205-5p	hsa-miR-205-5p	hsa-miR-205-5p	AGACTCCGGTGGAATGAAGGA	AGACTCCGGTGGAATGAAGGA	AGACTCCGGTGGAATGAAGGA	AGACTCCGGTGGAATGAAGGA	AGACTCCGGTGGAATGAAGGA	AAAGAGCAGAAGCAGCAAGACTCCGGTGGAATGAAGGACCAAGGAGACTCCGGTGGAATGAAGGAGCACTTAGACTCCGGTGGAATGAAGGACCTGGTAGACTCCGGTGGAATGAAGGATCTGCTAGACTCCGGTGGAATGAAGGAAACATTGAACTCAGAGCC
5_miRNA_human_single_target_ratio_all_organs_20	hsa-miR-126-3p	hsa-miR-126-3p	hsa-miR-126-3p	hsa-miR-126-3p	hsa-miR-126-3p	GCATTATTACTCACGGTACGA	GCATTATTACTCACGGTACGA	GCATTATTACTCACGGTACGA	GCATTATTACTCACGGTACGA	GCATTATTACTCACGGTACGA	AAAGAGCAGAAGCAGCAGCATTATTACTCACGGTACGACCAAGGGCATTATTACTCACGGTACGAGCACTTGCATTATTACTCACGGTACGACCTGGTGCATTATTACTCACGGTACGATCTGCTGCATTATTACTCACGGTACGAAACATTGAACTCAGAGCC
5_miRNA_human_single_active_linear_all_brain_regions_1	hsa-miR-10b-5p	hsa-miR-199a-3p	hsa-miR-10b-5p	hsa-miR-10b-5p	hsa-miR-218-5p	CAAATTCGGTTCTACAGGGTA	AACCAATGTGCAGACTACTGT	CAAATTCGGTTCTACAGGGTA	CAAATTCGGTTCTACAGGGTA	ACATGGTTAGATCAAGCACAA	AAAGAGCAGAAGCAGCACAAATTCGGTTCTACAGGGTACCAAGGAACCAATGTGCAGACTACTGTGCACTTCAAATTCGGTTCTACAGGGTACCTGGTCAAATTCGGTTCTACAGGGTATCTGCTACATGGTTAGATCAAGCACAAAACATTGAACTCAGAGCC
5_miRNA_human_single_active_linear_all_brain_regions_2	hsa-miR-10b-5p	hsa-miR-218-5p	hsa-miR-218-5p	hsa-miR-199a-3p	hsa-miR-10b-5p	CAAATTCGGTTCTACAGGGTA	ACATGGTTAGATCAAGCACAA	ACATGGTTAGATCAAGCACAA	AACCAATGTGCAGACTACTGT	CAAATTCGGTTCTACAGGGTA	AAAGAGCAGAAGCAGCACAAATTCGGTTCTACAGGGTACCAAGGACATGGTTAGATCAAGCACAAGCACTTACATGGTTAGATCAAGCACAACCTGGTAACCAATGTGCAGACTACTGTTCTGCTCAAATTCGGTTCTACAGGGTAAACATTGAACTCAGAGCC
5_miRNA_human_single_active_linear_all_brain_regions_3	hsa-miR-199a-3p	hsa-miR-219a-2-3p	hsa-miR-219a-2-3p	hsa-miR-135b-5p	hsa-miR-135b-5p	AACCAATGTGCAGACTACTGT	CAGATGTCCAGCCACAATTCT	CAGATGTCCAGCCACAATTCT	ACATAGGAATGAAAAGCCATA	ACATAGGAATGAAAAGCCATA	AAAGAGCAGAAGCAGCAAACCAATGTGCAGACTACTGTCCAAGGCAGATGTCCAGCCACAATTCTGCACTTCAGATGTCCAGCCACAATTCTCCTGGTACATAGGAATGAAAAGCCATATCTGCTACATAGGAATGAAAAGCCATAAACATTGAACTCAGAGCC
5_miRNA_human_single_active_linear_all_brain_regions_4	hsa-miR-135b-5p	hsa-miR-135b-5p	hsa-miR-135b-5p	hsa-miR-320c	hsa-miR-135b-5p	ACATAGGAATGAAAAGCCATA	ACATAGGAATGAAAAGCCATA	ACATAGGAATGAAAAGCCATA	AACCCTCTCAACCCAGCTTTT	ACATAGGAATGAAAAGCCATA	AAAGAGCAGAAGCAGCAACATAGGAATGAAAAGCCATACCAAGGACATAGGAATGAAAAGCCATAGCACTTACATAGGAATGAAAAGCCATACCTGGTAACCCTCTCAACCCAGCTTTTTCTGCTACATAGGAATGAAAAGCCATAAACATTGAACTCAGAGCC
5_miRNA_human_single_active_linear_all_brain_regions_5	hsa-miR-221-3p	hsa-miR-219a-2-3p	hsa-miR-221-3p	hsa-miR-219a-2-3p	hsa-miR-199a-3p	AACCCAGCAGACAATGTAGCT	CAGATGTCCAGCCACAATTCT	AACCCAGCAGACAATGTAGCT	CAGATGTCCAGCCACAATTCT	AACCAATGTGCAGACTACTGT	AAAGAGCAGAAGCAGCAAACCCAGCAGACAATGTAGCTCCAAGGCAGATGTCCAGCCACAATTCTGCACTTAACCCAGCAGACAATGTAGCTCCTGGTCAGATGTCCAGCCACAATTCTTCTGCTAACCAATGTGCAGACTACTGTAACATTGAACTCAGAGCC
5_miRNA_human_single_active_linear_all_brain_regions_6	hsa-miR-221-3p	hsa-miR-139-5p	hsa-miR-139-5p	hsa-miR-139-5p	hsa-miR-139-5p	AACCCAGCAGACAATGTAGCT	TGGAGACACGTGCACTGTAGA	TGGAGACACGTGCACTGTAGA	TGGAGACACGTGCACTGTAGA	TGGAGACACGTGCACTGTAGA	AAAGAGCAGAAGCAGCAAACCCAGCAGACAATGTAGCTCCAAGGTGGAGACACGTGCACTGTAGAGCACTTTGGAGACACGTGCACTGTAGACCTGGTTGGAGACACGTGCACTGTAGATCTGCTTGGAGACACGTGCACTGTAGAAACATTGAACTCAGAGCC
5_miRNA_human_single_active_linear_all_organs_8	hsa-miR-10b-5p	hsa-miR-199a-3p	hsa-miR-199a-3p	hsa-miR-141-3p	hsa-miR-122-5p	CAAATTCGGTTCTACAGGGTA	AACCAATGTGCAGACTACTGT	AACCAATGTGCAGACTACTGT	CATCTTTACCAGACAGTGTTA	AAACACCATTGTCACACTCCA	AAAGAGCAGAAGCAGCACAAATTCGGTTCTACAGGGTACCAAGGAACCAATGTGCAGACTACTGTGCACTTAACCAATGTGCAGACTACTGTCCTGGTCATCTTTACCAGACAGTGTTATCTGCTAAACACCATTGTCACACTCCAAACATTGAACTCAGAGCC
5_miRNA_human_single_active_linear_all_organs_9	hsa-miR-514a-3p	hsa-miR-141-3p	hsa-miR-124-3p	hsa-miR-122-5p	hsa-miR-141-3p	TCTACTCACAGAAGTGTCAAT	CATCTTTACCAGACAGTGTTA	TGGCATTCACCGCGTGCCTTA	AAACACCATTGTCACACTCCA	CATCTTTACCAGACAGTGTTA	AAAGAGCAGAAGCAGCATCTACTCACAGAAGTGTCAATCCAAGGCATCTTTACCAGACAGTGTTAGCACTTTGGCATTCACCGCGTGCCTTACCTGGTAAACACCATTGTCACACTCCATCTGCTCATCTTTACCAGACAGTGTTAAACATTGAACTCAGAGCC
5_miRNA_human_single_active_linear_all_organs_10	hsa-miR-671-5p	hsa-miR-124-3p	hsa-miR-141-3p	hsa-miR-141-3p	hsa-miR-142-5p	CCAGCCCCTCCAGGGCTTCCT	TGGCATTCACCGCGTGCCTTA	CATCTTTACCAGACAGTGTTA	CATCTTTACCAGACAGTGTTA	AGTAGTGCTTTCTACTTTATG	AAAGAGCAGAAGCAGCACCAGCCCCTCCAGGGCTTCCTCCAAGGTGGCATTCACCGCGTGCCTTAGCACTTCATCTTTACCAGACAGTGTTACCTGGTCATCTTTACCAGACAGTGTTATCTGCTAGTAGTGCTTTCTACTTTATGAACATTGAACTCAGAGCC
5_miRNA_human_single_active_linear_all_organs_11	hsa-miR-514a-3p	hsa-miR-219a-5p	hsa-miR-142-3p	hsa-miR-208b-3p	hsa-miR-205-5p	TCTACTCACAGAAGTGTCAAT	AGAATTGCGTTTGGACAATCA	CATAAAGTAGGAAACACTACA	CAAACCTTTTGTTCGTCTTAT	AGACTCCGGTGGAATGAAGGA	AAAGAGCAGAAGCAGCATCTACTCACAGAAGTGTCAATCCAAGGAGAATTGCGTTTGGACAATCAGCACTTCATAAAGTAGGAAACACTACACCTGGTCAAACCTTTTGTTCGTCTTATTCTGCTAGACTCCGGTGGAATGAAGGAAACATTGAACTCAGAGCC
5_miRNA_human_single_active_linear_all_organs_12	hsa-miR-141-3p	hsa-miR-9-3p	hsa-miR-10b-5p	hsa-miR-10b-5p	hsa-miR-1-3p	CATCTTTACCAGACAGTGTTA	CTTTCGGTTATCTAGCTTTAT	CAAATTCGGTTCTACAGGGTA	CAAATTCGGTTCTACAGGGTA	TACATACTTCTTTACATTCCA	AAAGAGCAGAAGCAGCACATCTTTACCAGACAGTGTTACCAAGGCTTTCGGTTATCTAGCTTTATGCACTTCAAATTCGGTTCTACAGGGTACCTGGTCAAATTCGGTTCTACAGGGTATCTGCTTACATACTTCTTTACATTCCAAACATTGAACTCAGAGCC
5_miRNA_human_single_active_linear_all_organs_13	hsa-miR-124-3p	hsa-miR-10b-5p	hsa-miR-122-3p	hsa-miR-514a-3p	hsa-miR-1-3p	TGGCATTCACCGCGTGCCTTA	CAAATTCGGTTCTACAGGGTA	ATTTAGTGTGATAATGGCGTT	TCTACTCACAGAAGTGTCAAT	TACATACTTCTTTACATTCCA	AAAGAGCAGAAGCAGCATGGCATTCACCGCGTGCCTTACCAAGGCAAATTCGGTTCTACAGGGTAGCACTTATTTAGTGTGATAATGGCGTTCCTGGTTCTACTCACAGAAGTGTCAATTCTGCTTACATACTTCTTTACATTCCAAACATTGAACTCAGAGCC
5_miRNA_human_single_active_linear_all_organs_14	hsa-miR-671-5p	hsa-miR-208b-3p	hsa-miR-124-3p	hsa-miR-205-5p	hsa-miR-514a-3p	CCAGCCCCTCCAGGGCTTCCT	CAAACCTTTTGTTCGTCTTAT	TGGCATTCACCGCGTGCCTTA	AGACTCCGGTGGAATGAAGGA	TCTACTCACAGAAGTGTCAAT	AAAGAGCAGAAGCAGCACCAGCCCCTCCAGGGCTTCCTCCAAGGCAAACCTTTTGTTCGTCTTATGCACTTTGGCATTCACCGCGTGCCTTACCTGGTAGACTCCGGTGGAATGAAGGATCTGCTTCTACTCACAGAAGTGTCAATAACATTGAACTCAGAGCC
5_miRNA_human_single_active_linear_all_organs_15	hsa-miR-1-3p	hsa-miR-424-5p	hsa-miR-30a-5p	hsa-miR-219a-5p	hsa-miR-122-3p	TACATACTTCTTTACATTCCA	TCAAAACATGAATTGCTGCTG	TTCCAGTCGAGGATGTTTACA	AGAATTGCGTTTGGACAATCA	ATTTAGTGTGATAATGGCGTT	AAAGAGCAGAAGCAGCATACATACTTCTTTACATTCCACCAAGGTCAAAACATGAATTGCTGCTGGCACTTTTCCAGTCGAGGATGTTTACACCTGGTAGAATTGCGTTTGGACAATCATCTGCTATTTAGTGTGATAATGGCGTTAACATTGAACTCAGAGCC
5_miRNA_human_single_active_linear_all_organs_16	hsa-miR-514a-3p	hsa-miR-141-3p	hsa-miR-9-3p	hsa-miR-1-3p	hsa-miR-193a-3p	TCTACTCACAGAAGTGTCAAT	CATCTTTACCAGACAGTGTTA	CTTTCGGTTATCTAGCTTTAT	TACATACTTCTTTACATTCCA	CTGGGACTTTGTAGGCCAGTT	AAAGAGCAGAAGCAGCATCTACTCACAGAAGTGTCAATCCAAGGCATCTTTACCAGACAGTGTTAGCACTTCTTTCGGTTATCTAGCTTTATCCTGGTTACATACTTCTTTACATTCCATCTGCTCTGGGACTTTGTAGGCCAGTTAACATTGAACTCAGAGCC
5_miRNA_human_single_active_linear_all_organs_17	hsa-miR-203a-3p	hsa-miR-1-3p	hsa-miR-122-5p	hsa-miR-202-3p	hsa-miR-338-3p	TAGTGGTCCTAAACATTTCAC	TACATACTTCTTTACATTCCA	AAACACCATTGTCACACTCCA	TTTCCCATGCCCTATACCTCT	AACAAAATCACTGATGCTGGA	AAAGAGCAGAAGCAGCATAGTGGTCCTAAACATTTCACCCAAGGTACATACTTCTTTACATTCCAGCACTTAAACACCATTGTCACACTCCACCTGGTTTTCCCATGCCCTATACCTCTTCTGCTAACAAAATCACTGATGCTGGAAACATTGAACTCAGAGCC
5_miRNA_human_single_active_linear_all_organs_18	hsa-miR-499a-5p	hsa-miR-122-5p	hsa-miR-142-3p	hsa-miR-141-3p	hsa-miR-9-3p	AAACATCACTGCAAGTCTTAA	AAACACCATTGTCACACTCCA	CATAAAGTAGGAAACACTACA	CATCTTTACCAGACAGTGTTA	CTTTCGGTTATCTAGCTTTAT	AAAGAGCAGAAGCAGCAAAACATCACTGCAAGTCTTAACCAAGGAAACACCATTGTCACACTCCAGCACTTCATAAAGTAGGAAACACTACACCTGGTCATCTTTACCAGACAGTGTTATCTGCTCTTTCGGTTATCTAGCTTTATAACATTGAACTCAGAGCC
5_miRNA_human_single_active_linear_all_organs_19	hsa-miR-144-3p	hsa-miR-144-3p	hsa-miR-208b-3p	hsa-miR-9-3p	hsa-miR-514a-3p	AAGTACATCATCTATACTGTA	AAGTACATCATCTATACTGTA	CAAACCTTTTGTTCGTCTTAT	CTTTCGGTTATCTAGCTTTAT	TCTACTCACAGAAGTGTCAAT	AAAGAGCAGAAGCAGCAAAGTACATCATCTATACTGTACCAAGGAAGTACATCATCTATACTGTAGCACTTCAAACCTTTTGTTCGTCTTATCCTGGTCTTTCGGTTATCTAGCTTTATTCTGCTTCTACTCACAGAAGTGTCAATAACATTGAACTCAGAGCC
5_miRNA_human_single_active_linear_all_organs_20	hsa-miR-122-5p	hsa-miR-9-3p	hsa-miR-141-3p	hsa-miR-514a-3p	hsa-miR-1-3p	AAACACCATTGTCACACTCCA	CTTTCGGTTATCTAGCTTTAT	CATCTTTACCAGACAGTGTTA	TCTACTCACAGAAGTGTCAAT	TACATACTTCTTTACATTCCA	AAAGAGCAGAAGCAGCAAAACACCATTGTCACACTCCACCAAGGCTTTCGGTTATCTAGCTTTATGCACTTCATCTTTACCAGACAGTGTTACCTGGTTCTACTCACAGAAGTGTCAATTCTGCTTACATACTTCTTTACATTCCAAACATTGAACTCAGAGCC
5_miRNA_human_single_active_mse_all_brain_regions_1	hsa-miR-218-5p	hsa-miR-10b-5p	hsa-miR-10b-5p	hsa-miR-218-5p	hsa-miR-199a-3p	ACATGGTTAGATCAAGCACAA	CAAATTCGGTTCTACAGGGTA	CAAATTCGGTTCTACAGGGTA	ACATGGTTAGATCAAGCACAA	AACCAATGTGCAGACTACTGT	AAAGAGCAGAAGCAGCAACATGGTTAGATCAAGCACAACCAAGGCAAATTCGGTTCTACAGGGTAGCACTTCAAATTCGGTTCTACAGGGTACCTGGTACATGGTTAGATCAAGCACAATCTGCTAACCAATGTGCAGACTACTGTAACATTGAACTCAGAGCC
5_miRNA_human_single_active_mse_all_brain_regions_2	hsa-miR-218-5p	hsa-miR-129-2-3p	hsa-miR-10b-5p	hsa-miR-199a-3p	hsa-miR-135b-5p	ACATGGTTAGATCAAGCACAA	TGCTTTTTGGGGTAAGGGCTT	CAAATTCGGTTCTACAGGGTA	AACCAATGTGCAGACTACTGT	ACATAGGAATGAAAAGCCATA	AAAGAGCAGAAGCAGCAACATGGTTAGATCAAGCACAACCAAGGTGCTTTTTGGGGTAAGGGCTTGCACTTCAAATTCGGTTCTACAGGGTACCTGGTAACCAATGTGCAGACTACTGTTCTGCTACATAGGAATGAAAAGCCATAAACATTGAACTCAGAGCC
5_miRNA_human_single_active_mse_all_brain_regions_3	hsa-miR-135b-5p	hsa-miR-219a-2-3p	hsa-miR-199a-3p	hsa-miR-219a-2-3p	hsa-miR-135b-5p	ACATAGGAATGAAAAGCCATA	CAGATGTCCAGCCACAATTCT	AACCAATGTGCAGACTACTGT	CAGATGTCCAGCCACAATTCT	ACATAGGAATGAAAAGCCATA	AAAGAGCAGAAGCAGCAACATAGGAATGAAAAGCCATACCAAGGCAGATGTCCAGCCACAATTCTGCACTTAACCAATGTGCAGACTACTGTCCTGGTCAGATGTCCAGCCACAATTCTTCTGCTACATAGGAATGAAAAGCCATAAACATTGAACTCAGAGCC
5_miRNA_human_single_active_mse_all_brain_regions_4	hsa-miR-320c	hsa-miR-135b-5p	hsa-miR-135b-5p	hsa-miR-135b-5p	hsa-miR-135b-5p	AACCCTCTCAACCCAGCTTTT	ACATAGGAATGAAAAGCCATA	ACATAGGAATGAAAAGCCATA	ACATAGGAATGAAAAGCCATA	ACATAGGAATGAAAAGCCATA	AAAGAGCAGAAGCAGCAAACCCTCTCAACCCAGCTTTTCCAAGGACATAGGAATGAAAAGCCATAGCACTTACATAGGAATGAAAAGCCATACCTGGTACATAGGAATGAAAAGCCATATCTGCTACATAGGAATGAAAAGCCATAAACATTGAACTCAGAGCC
5_miRNA_human_single_active_mse_all_brain_regions_5	hsa-miR-221-3p	hsa-miR-199a-3p	hsa-miR-219a-2-3p	hsa-miR-219a-2-3p	hsa-miR-138-5p	AACCCAGCAGACAATGTAGCT	AACCAATGTGCAGACTACTGT	CAGATGTCCAGCCACAATTCT	CAGATGTCCAGCCACAATTCT	GCCTGATTCACAACACCAGCT	AAAGAGCAGAAGCAGCAAACCCAGCAGACAATGTAGCTCCAAGGAACCAATGTGCAGACTACTGTGCACTTCAGATGTCCAGCCACAATTCTCCTGGTCAGATGTCCAGCCACAATTCTTCTGCTGCCTGATTCACAACACCAGCTAACATTGAACTCAGAGCC
5_miRNA_human_single_active_mse_all_brain_regions_6	hsa-miR-139-5p	hsa-miR-221-3p	hsa-miR-139-5p	hsa-miR-128-3p	hsa-miR-139-5p	TGGAGACACGTGCACTGTAGA	AACCCAGCAGACAATGTAGCT	TGGAGACACGTGCACTGTAGA	AAAGAGACCGGTTCACTGTGA	TGGAGACACGTGCACTGTAGA	AAAGAGCAGAAGCAGCATGGAGACACGTGCACTGTAGACCAAGGAACCCAGCAGACAATGTAGCTGCACTTTGGAGACACGTGCACTGTAGACCTGGTAAAGAGACCGGTTCACTGTGATCTGCTTGGAGACACGTGCACTGTAGAAACATTGAACTCAGAGCC
5_miRNA_human_single_active_mse_all_organs_8	hsa-miR-208b-3p	hsa-miR-199a-3p	hsa-miR-122-5p	hsa-miR-141-3p	hsa-miR-199a-3p	CAAACCTTTTGTTCGTCTTAT	AACCAATGTGCAGACTACTGT	AAACACCATTGTCACACTCCA	CATCTTTACCAGACAGTGTTA	AACCAATGTGCAGACTACTGT	AAAGAGCAGAAGCAGCACAAACCTTTTGTTCGTCTTATCCAAGGAACCAATGTGCAGACTACTGTGCACTTAAACACCATTGTCACACTCCACCTGGTCATCTTTACCAGACAGTGTTATCTGCTAACCAATGTGCAGACTACTGTAACATTGAACTCAGAGCC
5_miRNA_human_single_active_mse_all_organs_9	hsa-miR-671-5p	hsa-miR-124-3p	hsa-miR-141-3p	hsa-miR-208b-3p	hsa-miR-141-3p	CCAGCCCCTCCAGGGCTTCCT	TGGCATTCACCGCGTGCCTTA	CATCTTTACCAGACAGTGTTA	CAAACCTTTTGTTCGTCTTAT	CATCTTTACCAGACAGTGTTA	AAAGAGCAGAAGCAGCACCAGCCCCTCCAGGGCTTCCTCCAAGGTGGCATTCACCGCGTGCCTTAGCACTTCATCTTTACCAGACAGTGTTACCTGGTCAAACCTTTTGTTCGTCTTATTCTGCTCATCTTTACCAGACAGTGTTAAACATTGAACTCAGAGCC
5_miRNA_human_single_active_mse_all_organs_10	hsa-miR-124-3p	hsa-miR-320b	hsa-miR-142-5p	hsa-miR-141-3p	hsa-miR-200c-3p	TGGCATTCACCGCGTGCCTTA	TGCCCTCTCAACCCAGCTTTT	AGTAGTGCTTTCTACTTTATG	CATCTTTACCAGACAGTGTTA	CATCATTACCCGGCAGTATTA	AAAGAGCAGAAGCAGCATGGCATTCACCGCGTGCCTTACCAAGGTGCCCTCTCAACCCAGCTTTTGCACTTAGTAGTGCTTTCTACTTTATGCCTGGTCATCTTTACCAGACAGTGTTATCTGCTCATCATTACCCGGCAGTATTACACATTGAACTCAGAGCC
5_miRNA_human_single_active_mse_all_organs_11	hsa-miR-10b-5p	hsa-miR-499a-5p	hsa-miR-142-3p	hsa-miR-219a-5p	hsa-miR-203a-3p	CAAATTCGGTTCTACAGGGTA	AAACATCACTGCAAGTCTTAA	CATAAAGTAGGAAACACTACA	AGAATTGCGTTTGGACAATCA	TAGTGGTCCTAAACATTTCAC	AAAGAGCAGAAGCAGCACAAATTCGGTTCTACAGGGTACCAAGGAAACATCACTGCAAGTCTTAAGCACTTCATAAAGTAGGAAACACTACACCTGGTAGAATTGCGTTTGGACAATCATCTGCTTAGTGGTCCTAAACATTTCACAACATTGAACTCAGAGCC
5_miRNA_human_single_active_mse_all_organs_12	hsa-miR-9-3p	hsa-miR-133a-3p	hsa-miR-10b-5p	hsa-miR-141-3p	hsa-miR-10b-5p	CTTTCGGTTATCTAGCTTTAT	AGCTGGTTGAAGGGGACCAAA	CAAATTCGGTTCTACAGGGTA	CATCTTTACCAGACAGTGTTA	CAAATTCGGTTCTACAGGGTA	AAAGAGCAGAAGCAGCACTTTCGGTTATCTAGCTTTATCCAAGGAGCTGGTTGAAGGGGACCAAAGCACTTCAAATTCGGTTCTACAGGGTACCTGGTCATCTTTACCAGACAGTGTTATCTGCTCAAATTCGGTTCTACAGGGTAAACATTGAACTCAGAGCC
5_miRNA_human_single_active_mse_all_organs_13	hsa-miR-122-3p	hsa-miR-10b-5p	hsa-miR-10b-5p	hsa-miR-133b	hsa-miR-9-5p	ATTTAGTGTGATAATGGCGTT	CAAATTCGGTTCTACAGGGTA	CAAATTCGGTTCTACAGGGTA	AGCTGGTTGAAGGGGACCAAA	ATACAGCTAGATAACCAAAGA	AAAGAGCAGAAGCAGCAATTTAGTGTGATAATGGCGTTCCAAGGCAAATTCGGTTCTACAGGGTAGCACTTCAAATTCGGTTCTACAGGGTACCTGGTAGCTGGTTGAAGGGGACCAAATCTGCTATACAGCTAGATAACCAAAGAAACATTGAACTCAGAGCC
5_miRNA_human_single_active_mse_all_organs_14	hsa-miR-205-5p	hsa-miR-136-5p	hsa-miR-208b-3p	hsa-miR-671-5p	hsa-miR-136-5p	AGACTCCGGTGGAATGAAGGA	CATCATCAAAACAAATGGAGT	CAAACCTTTTGTTCGTCTTAT	CCAGCCCCTCCAGGGCTTCCT	CATCATCAAAACAAATGGAGT	AAAGAGCAGAAGCAGCAAGACTCCGGTGGAATGAAGGACCAAGGCATCATCAAAACAAATGGAGTGCACTTCAAACCTTTTGTTCGTCTTATCCTGGTCCAGCCCCTCCAGGGCTTCCTTCTGCTCATCATCAAAACAAATGGAGTAACATTGAACTCAGAGCC
5_miRNA_human_single_active_mse_all_organs_15	hsa-miR-424-5p	hsa-miR-30a-5p	hsa-miR-376c-3p	hsa-miR-376c-3p	hsa-miR-1-3p	TCAAAACATGAATTGCTGCTG	TTCCAGTCGAGGATGTTTACA	ACGTGGAATTTCCTCTATGTT	ACGTGGAATTTCCTCTATGTT	TACATACTTCTTTACATTCCA	AAAGAGCAGAAGCAGCATCAAAACATGAATTGCTGCTGCCAAGGTTCCAGTCGAGGATGTTTACAGCACTTACGTGGAATTTCCTCTATGTTCCTGGTACGTGGAATTTCCTCTATGTTTCTGCTTACATACTTCTTTACATTCCAAACATTGAACTCAGAGCC
5_miRNA_human_single_active_mse_all_organs_16	hsa-miR-141-3p	hsa-miR-1-3p	hsa-miR-193a-3p	hsa-miR-514a-3p	hsa-miR-9-3p	CATCTTTACCAGACAGTGTTA	TACATACTTCTTTACATTCCA	CTGGGACTTTGTAGGCCAGTT	TCTACTCACAGAAGTGTCAAT	CTTTCGGTTATCTAGCTTTAT	AAAGAGCAGAAGCAGCACATCTTTACCAGACAGTGTTACCAAGGTACATACTTCTTTACATTCCAGCACTTCTGGGACTTTGTAGGCCAGTTCCTGGTTCTACTCACAGAAGTGTCAATTCTGCTCTTTCGGTTATCTAGCTTTATAACATTGAACTCAGAGCC
5_miRNA_human_single_active_mse_all_organs_17	hsa-miR-338-3p	hsa-miR-1-3p	hsa-miR-202-3p	hsa-miR-20a-5p	hsa-miR-122-3p	AACAAAATCACTGATGCTGGA	TACATACTTCTTTACATTCCA	TTTCCCATGCCCTATACCTCT	ACCTGCACTATAAGCACTTTA	ATTTAGTGTGATAATGGCGTT	AAAGAGCAGAAGCAGCAAACAAAATCACTGATGCTGGACCAAGGTACATACTTCTTTACATTCCAGCACTTTTTCCCATGCCCTATACCTCTCCTGGTACCTGCACTATAAGCACTTTATCTGCTATTTAGTGTGATAATGGCGTTAACATTGAACTCAGAGCC
5_miRNA_human_single_active_mse_all_organs_18	hsa-miR-1-3p	hsa-miR-122-5p	hsa-miR-9-3p	hsa-miR-141-3p	hsa-miR-142-3p	TACATACTTCTTTACATTCCA	AAACACCATTGTCACACTCCA	CTTTCGGTTATCTAGCTTTAT	CATCTTTACCAGACAGTGTTA	CATAAAGTAGGAAACACTACA	AAAGAGCAGAAGCAGCATACATACTTCTTTACATTCCACCAAGGAAACACCATTGTCACACTCCAGCACTTCTTTCGGTTATCTAGCTTTATCCTGGTCATCTTTACCAGACAGTGTTATCTGCTCATAAAGTAGGAAACACTACAAACATTGAACTCAGAGCC
5_miRNA_human_single_active_mse_all_organs_19	hsa-miR-507	hsa-miR-208b-3p	hsa-miR-9-3p	hsa-miR-144-3p	hsa-miR-144-3p	TTCACTCCAAAAGGTGCAAAA	CAAACCTTTTGTTCGTCTTAT	CTTTCGGTTATCTAGCTTTAT	AAGTACATCATCTATACTGTA	AAGTACATCATCTATACTGTA	AAAGAGCAGAAGCAGCATTCACTCCAAAAGGTGCAAAACCAAGGCAAACCTTTTGTTCGTCTTATGCACTTCTTTCGGTTATCTAGCTTTATCCTGGTAAGTACATCATCTATACTGTATCTGCTAAGTACATCATCTATACTGTAAACATTGAACTCAGAGCC
5_miRNA_human_single_active_mse_all_organs_20	hsa-miR-141-3p	hsa-miR-192-5p	hsa-miR-1-3p	hsa-miR-9-3p	hsa-miR-424-5p	CATCTTTACCAGACAGTGTTA	GGCTGTCAATTCATAGGTCAG	TACATACTTCTTTACATTCCA	CTTTCGGTTATCTAGCTTTAT	TCAAAACATGAATTGCTGCTG	AAAGAGCAGAAGCAGCACATCTTTACCAGACAGTGTTACCAAGGGGCTGTCAATTCATAGGTCAGGCACTTTACATACTTCTTTACATTCCACCTGGTCTTTCGGTTATCTAGCTTTATTCTGCTTCAAAACATGAATTGCTGCTGAACATTGAACTCAGAGCC
5_miRNA_human_single_active_ratio_all_brain_regions_1	hsa-miR-451a	hsa-miR-124-3p	hsa-miR-218-5p	hsa-miR-451a	hsa-miR-451a	ACTCAGTAATGGTAACGGTTT	TGGCATTCACCGCGTGCCTTA	ACATGGTTAGATCAAGCACAA	ACTCAGTAATGGTAACGGTTT	ACTCAGTAATGGTAACGGTTT	AAAGAGCAGAAGCAGCAACTCAGTAATGGTAACGGTTTCCAAGGTGGCATTCACCGCGTGCCTTAGCACTTACATGGTTAGATCAAGCACAACCTGGTACTCAGTAATGGTAACGGTTTTCTGCTACTCAGTAATGGTAACGGTTTAACATTGAACTCAGAGCC
5_miRNA_human_single_active_ratio_all_brain_regions_2	hsa-miR-138-5p	hsa-miR-124-3p	hsa-miR-138-5p	hsa-miR-138-5p	hsa-miR-138-5p	GCCTGATTCACAACACCAGCT	TGGCATTCACCGCGTGCCTTA	GCCTGATTCACAACACCAGCT	GCCTGATTCACAACACCAGCT	GCCTGATTCACAACACCAGCT	AAAGAGCAGAAGCAGCAGCCTGATTCACAACACCAGCTCCAAGGTGGCATTCACCGCGTGCCTTAGCACTTGCCTGATTCACAACACCAGCTCCTGGTGCCTGATTCACAACACCAGCTTCTGCTGCCTGATTCACAACACCAGCTAACATTGAACTCAGAGCC
5_miRNA_human_single_active_ratio_all_brain_regions_3	hsa-miR-219a-5p	hsa-miR-219a-5p	hsa-miR-199a-3p	hsa-miR-199a-3p	hsa-miR-199a-3p	AGAATTGCGTTTGGACAATCA	AGAATTGCGTTTGGACAATCA	AACCAATGTGCAGACTACTGT	AACCAATGTGCAGACTACTGT	AACCAATGTGCAGACTACTGT	AAAGAGCAGAAGCAGCAAGAATTGCGTTTGGACAATCACCAAGGAGAATTGCGTTTGGACAATCAGCACTTAACCAATGTGCAGACTACTGTCCTGGTAACCAATGTGCAGACTACTGTTCTGCTAACCAATGTGCAGACTACTGTAACATTGAACTCAGAGCC
5_miRNA_human_single_active_ratio_all_brain_regions_4	hsa-miR-320c	hsa-miR-320c	hsa-miR-320c	hsa-miR-320b	hsa-miR-320c	AACCCTCTCAACCCAGCTTTT	AACCCTCTCAACCCAGCTTTT	AACCCTCTCAACCCAGCTTTT	TGCCCTCTCAACCCAGCTTTT	AACCCTCTCAACCCAGCTTTT	AAAGAGCAGAAGCAGCAAACCCTCTCAACCCAGCTTTTCCAAGGAACCCTCTCAACCCAGCTTTTGCACTTAACCCTCTCAACCCAGCTTTTCCTGGTTGCCCTCTCAACCCAGCTTTTTCTGCTAACCCTCTCAACCCAGCTTTTAACATTGAACTCAGAGCC
5_miRNA_human_single_active_ratio_all_brain_regions_5	hsa-miR-219a-5p	hsa-miR-219a-5p	hsa-miR-22-3p	hsa-miR-22-3p	hsa-miR-22-3p	AGAATTGCGTTTGGACAATCA	AGAATTGCGTTTGGACAATCA	CAGTTCTTCAACTGGCAGCTT	CAGTTCTTCAACTGGCAGCTT	CAGTTCTTCAACTGGCAGCTT	AAAGAGCAGAAGCAGCAAGAATTGCGTTTGGACAATCACCAAGGAGAATTGCGTTTGGACAATCAGCACTTCAGTTCTTCAACTGGCAGCTTCCTGGTCAGTTCTTCAACTGGCAGCTTTCTGCTCAGTTCTTCAACTGGCAGCTTAACATTGAACTCAGAGCC
5_miRNA_human_single_active_ratio_all_brain_regions_6	hsa-miR-29b-3p	hsa-miR-128-3p	hsa-miR-124-3p	hsa-miR-29b-3p	hsa-miR-29b-3p	CACTGATTTCAAATGGTGCTA	AAAGAGACCGGTTCACTGTGA	TGGCATTCACCGCGTGCCTTA	CACTGATTTCAAATGGTGCTA	CACTGATTTCAAATGGTGCTA	AAAGAGCAGAAGCAGCACACTGATTTCAAATGGTGCTACCAAGGAAAGAGACCGGTTCACTGTGAGCACTTTGGCATTCACCGCGTGCCTTACCTGGTCACTGATTTCAAATGGTGCTATCTGCTCACTGATTTCAAATGGTGCTAAACATTGAACTCAGAGCC
5_miRNA_human_single_active_ratio_all_brain_regions_7	hsa-miR-9-5p	hsa-miR-9-5p	hsa-miR-9-5p	hsa-miR-9-5p	hsa-miR-9-5p	ATACAGCTAGATAACCAAAGA	ATACAGCTAGATAACCAAAGA	ATACAGCTAGATAACCAAAGA	ATACAGCTAGATAACCAAAGA	ATACAGCTAGATAACCAAAGA	AAAGAGCAGAAGCAGCAATACAGCTAGATAACCAAAGACCAAGGATACAGCTAGATAACCAAAGAGCACTTATACAGCTAGATAACCAAAGACCTGGTATACAGCTAGATAACCAAAGATCTGCTATACAGCTAGATAACCAAAGAAACATTGAACTCAGAGCC
5_miRNA_human_single_active_ratio_all_organs_8	hsa-miR-320b	hsa-miR-320b	hsa-miR-320b	hsa-miR-199a-3p	hsa-miR-1-3p	TGCCCTCTCAACCCAGCTTTT	TGCCCTCTCAACCCAGCTTTT	TGCCCTCTCAACCCAGCTTTT	AACCAATGTGCAGACTACTGT	TACATACTTCTTTACATTCCA	AAAGAGCAGAAGCAGCATGCCCTCTCAACCCAGCTTTTCCAAGGTGCCCTCTCAACCCAGCTTTTGCACTTTGCCCTCTCAACCCAGCTTTTCCTGGTAACCAATGTGCAGACTACTGTTCTGCTTACATACTTCTTTACATTCCAAACATTGAACTCAGAGCC
5_miRNA_human_single_active_ratio_all_organs_9	hsa-miR-143-3p	hsa-miR-124-3p	hsa-miR-122-5p	hsa-miR-143-3p	hsa-miR-143-3p	GAGCTACAGTGCTTCATCTCA	TGGCATTCACCGCGTGCCTTA	AAACACCATTGTCACACTCCA	GAGCTACAGTGCTTCATCTCA	GAGCTACAGTGCTTCATCTCA	AAAGAGCAGAAGCAGCAGAGCTACAGTGCTTCATCTCACCAAGGTGGCATTCACCGCGTGCCTTAGCACTTAAACACCATTGTCACACTCCACCTGGTGAGCTACAGTGCTTCATCTCATCTGCTGAGCTACAGTGCTTCATCTCAAACATTGAACTCAGAGCC
5_miRNA_human_single_active_ratio_all_organs_10	hsa-miR-320c	hsa-miR-320b	hsa-miR-320c	hsa-miR-320c	hsa-miR-124-3p	AACCCTCTCAACCCAGCTTTT	TGCCCTCTCAACCCAGCTTTT	AACCCTCTCAACCCAGCTTTT	AACCCTCTCAACCCAGCTTTT	TGGCATTCACCGCGTGCCTTA	AAAGAGCAGAAGCAGCAAACCCTCTCAACCCAGCTTTTCCAAGGTGCCCTCTCAACCCAGCTTTTGCACTTAACCCTCTCAACCCAGCTTTTCCTGGTAACCCTCTCAACCCAGCTTTTTCTGCTTGGCATTCACCGCGTGCCTTAAACATTGAACTCAGAGCC
5_miRNA_human_single_active_ratio_all_organs_11	hsa-miR-514a-3p	hsa-miR-150-5p	hsa-miR-124-3p	hsa-miR-126-3p	hsa-miR-203a-3p	TCTACTCACAGAAGTGTCAAT	ACTGGTACAAGGGTTGGGAGA	TGGCATTCACCGCGTGCCTTA	GCATTATTACTCACGGTACGA	TAGTGGTCCTAAACATTTCAC	AAAGAGCAGAAGCAGCATCTACTCACAGAAGTGTCAATCCAAGGACTGGTACAAGGGTTGGGAGAGCACTTTGGCATTCACCGCGTGCCTTACCTGGTGCATTATTACTCACGGTACGATCTGCTTAGTGGTCCTAAACATTTCACAACATTGAACTCAGAGCC
5_miRNA_human_single_active_ratio_all_organs_12	hsa-miR-143-3p	hsa-miR-143-3p	hsa-miR-10b-5p	hsa-miR-1-3p	hsa-miR-10b-5p	GAGCTACAGTGCTTCATCTCA	GAGCTACAGTGCTTCATCTCA	CAAATTCGGTTCTACAGGGTA	TACATACTTCTTTACATTCCA	CAAATTCGGTTCTACAGGGTA	AAAGAGCAGAAGCAGCAGAGCTACAGTGCTTCATCTCACCAAGGGAGCTACAGTGCTTCATCTCAGCACTTCAAATTCGGTTCTACAGGGTACCTGGTTACATACTTCTTTACATTCCATCTGCTCAAATTCGGTTCTACAGGGTAAACATTGAACTCAGAGCC
5_miRNA_human_single_active_ratio_all_organs_13	hsa-miR-133a-3p	hsa-miR-192-5p	hsa-miR-424-5p	hsa-miR-133b	hsa-miR-9-5p	AGCTGGTTGAAGGGGACCAAA	GGCTGTCAATTCATAGGTCAG	TCAAAACATGAATTGCTGCTG	AGCTGGTTGAAGGGGACCAAA	ATACAGCTAGATAACCAAAGA	AAAGAGCAGAAGCAGCAAGCTGGTTGAAGGGGACCAAACCAAGGGGCTGTCAATTCATAGGTCAGGCACTTTCAAAACATGAATTGCTGCTGCCTGGTAGCTGGTTGAAGGGGACCAAATCTGCTATACAGCTAGATAACCAAAGAAACATTGAACTCAGAGCC
5_miRNA_human_single_active_ratio_all_organs_14	hsa-miR-124-3p	hsa-miR-320b	hsa-miR-320c	hsa-miR-320b	hsa-miR-320b	TGGCATTCACCGCGTGCCTTA	TGCCCTCTCAACCCAGCTTTT	AACCCTCTCAACCCAGCTTTT	TGCCCTCTCAACCCAGCTTTT	TGCCCTCTCAACCCAGCTTTT	AAAGAGCAGAAGCAGCATGGCATTCACCGCGTGCCTTACCAAGGTGCCCTCTCAACCCAGCTTTTGCACTTAACCCTCTCAACCCAGCTTTTCCTGGTTGCCCTCTCAACCCAGCTTTTTCTGCTTGCCCTCTCAACCCAGCTTTTAACATTGAACTCAGAGCC
5_miRNA_human_single_active_ratio_all_organs_15	hsa-miR-1-3p	hsa-miR-30a-5p	hsa-miR-125b-5p	hsa-miR-122-5p	hsa-miR-125b-5p	TACATACTTCTTTACATTCCA	TTCCAGTCGAGGATGTTTACA	CACAAGTTAGGGTCTCAGGGA	AAACACCATTGTCACACTCCA	CACAAGTTAGGGTCTCAGGGA	AAAGAGCAGAAGCAGCATACATACTTCTTTACATTCCACCAAGGTTCCAGTCGAGGATGTTTACAGCACTTCACAAGTTAGGGTCTCAGGGACCTGGTAAACACCATTGTCACACTCCATCTGCTCACAAGTTAGGGTCTCAGGGAAACATTGAACTCAGAGCC
5_miRNA_human_single_active_ratio_all_organs_16	hsa-miR-320b	hsa-miR-1-3p	hsa-miR-203a-3p	hsa-miR-320b	hsa-miR-320c	TGCCCTCTCAACCCAGCTTTT	TACATACTTCTTTACATTCCA	TAGTGGTCCTAAACATTTCAC	TGCCCTCTCAACCCAGCTTTT	AACCCTCTCAACCCAGCTTTT	AAAGAGCAGAAGCAGCATGCCCTCTCAACCCAGCTTTTCCAAGGTACATACTTCTTTACATTCCAGCACTTTAGTGGTCCTAAACATTTCACCCTGGTTGCCCTCTCAACCCAGCTTTTTCTGCTAACCCTCTCAACCCAGCTTTTAACATTGAACTCAGAGCC
5_miRNA_human_single_active_ratio_all_organs_17	hsa-miR-203a-3p	hsa-miR-16-5p	hsa-miR-1-3p	hsa-miR-122-5p	hsa-miR-126-3p	TAGTGGTCCTAAACATTTCAC	GCCAATATTTACGTGCTGCTA	TACATACTTCTTTACATTCCA	AAACACCATTGTCACACTCCA	GCATTATTACTCACGGTACGA	AAAGAGCAGAAGCAGCATAGTGGTCCTAAACATTTCACCCAAGGGCCAATATTTACGTGCTGCTAGCACTTTACATACTTCTTTACATTCCACCTGGTAAACACCATTGTCACACTCCATCTGCTGCATTATTACTCACGGTACGAAACATTGAACTCAGAGCC
5_miRNA_human_single_active_ratio_all_organs_18	hsa-miR-378a-3p	hsa-miR-144-3p	hsa-miR-144-3p	hsa-miR-30a-5p	hsa-miR-126-3p	CCTTCTGACTCCAAGTCCAGT	AAGTACATCATCTATACTGTA	AAGTACATCATCTATACTGTA	TTCCAGTCGAGGATGTTTACA	GCATTATTACTCACGGTACGA	AAAGAGCAGAAGCAGCACCTTCTGACTCCAAGTCCAGTCCAAGGAAGTACATCATCTATACTGTAGCACTTAAGTACATCATCTATACTGTACCTGGTTTCCAGTCGAGGATGTTTACATCTGCTGCATTATTACTCACGGTACGAAACATTGAACTCAGAGCC
5_miRNA_human_single_active_ratio_all_organs_19	hsa-miR-124-3p	hsa-miR-451a	hsa-miR-1-3p	hsa-miR-122-5p	hsa-miR-451a	TGGCATTCACCGCGTGCCTTA	ACTCAGTAATGGTAACGGTTT	TACATACTTCTTTACATTCCA	AAACACCATTGTCACACTCCA	ACTCAGTAATGGTAACGGTTT	AAAGAGCAGAAGCAGCATGGCATTCACCGCGTGCCTTACCAAGGACTCAGTAATGGTAACGGTTTGCACTTTACATACTTCTTTACATTCCACCTGGTAAACACCATTGTCACACTCCATCTGCTACTCAGTAATGGTAACGGTTTAACATTGAACTCAGAGCC
5_miRNA_human_single_active_ratio_all_organs_20	hsa-miR-1-3p	hsa-miR-141-3p	hsa-miR-141-3p	hsa-miR-192-5p	hsa-miR-141-3p	TACATACTTCTTTACATTCCA	CATCTTTACCAGACAGTGTTA	CATCTTTACCAGACAGTGTTA	GGCTGTCAATTCATAGGTCAG	CATCTTTACCAGACAGTGTTA	AAAGAGCAGAAGCAGCATACATACTTCTTTACATTCCACCAAGGCATCTTTACCAGACAGTGTTAGCACTTCATCTTTACCAGACAGTGTTACCTGGTGGCTGTCAATTCATAGGTCAGTCTGCTCATCTTTACCAGACAGTGTTAAACATTGAACTCAGAGCC
