## Supplementary material for "MicroRNA-directed control of complex mRNA stability patterns across cell types": Design of Library 3: 6_mouse_brain_aging_1_targets_inserted.csv

	miRNA1	target1	seq
6_miRNA_brain_aging_single_target_linear_all_organs_8	mmu-miR-7a-5p	AACAAAATCACTAGTCTTCCA	AAAGAGCAGAAGCAGCAGCATCTCTGTACATTTTGGAGCCAAGGGTTCAGAGACTCAGGGCCCCAGCACTTAACAAAATCACTAGTCTTCCACCTGGTAATCAGTACTGTGTACAGAATTCTGCTACCTCACTACAAGCAGAAGGAAACATTGAACTCAGAGCC
6_miRNA_brain_aging_single_target_linear_all_organs_11	mmu-miR-204-5p	GGCATAGGATGACAAAGGGAA	AAAGAGCAGAAGCAGCAGCATCTCTGTACATTTTGGAGCCAAGGGTTCAGAGACTCAGGGCCCCAGCACTTGGCATAGGATGACAAAGGGAACCTGGTAATCAGTACTGTGTACAGAATTCTGCTACCTCACTACAAGCAGAAGGAAACATTGAACTCAGAGCC
6_miRNA_brain_aging_single_target_linear_all_organs_14	mmu-miR-34a-5p	CAACCAGCTAAGACACTGCCA	AAAGAGCAGAAGCAGCAGCATCTCTGTACATTTTGGAGCCAAGGGTTCAGAGACTCAGGGCCCCAGCACTTCAACCAGCTAAGACACTGCCACCTGGTAATCAGTACTGTGTACAGAATTCTGCTACCTCACTACAAGCAGAAGGAAACATTGAACTCAGAGCC
6_miRNA_brain_aging_single_target_mse_all_organs_8	mmu-miR-7a-5p	AACAAAATCACTAGTCTTCCA	AAAGAGCAGAAGCAGCAGCATCTCTGTACATTTTGGAGCCAAGGGTTCAGAGACTCAGGGCCCCAGCACTTAACAAAATCACTAGTCTTCCACCTGGTAATCAGTACTGTGTACAGAATTCTGCTACCTCACTACAAGCAGAAGGAAACATTGAACTCAGAGCC
6_miRNA_brain_aging_single_target_mse_all_organs_14	mmu-miR-34a-5p	CAACCAGCTAAGACACTGCCA	AAAGAGCAGAAGCAGCAGCATCTCTGTACATTTTGGAGCCAAGGGTTCAGAGACTCAGGGCCCCAGCACTTCAACCAGCTAAGACACTGCCACCTGGTAATCAGTACTGTGTACAGAATTCTGCTACCTCACTACAAGCAGAAGGAAACATTGAACTCAGAGCC
