## Supplementary material for "MicroRNA-directed control of complex mRNA stability patterns across cell types": Design of Library 3: 6_mouse_brain_aging_2_targets_inserted.csv

	miRNA1	miRNA2	target1	target2	seq
6_miRNA_brain_aging_single_target_linear_all_organs_1	mmu-miR-187-3p	mmu-miR-187-3p	CGGCTGCAACACAAGACACGA	CGGCTGCAACACAAGACACGA	AAAGAGCAGAAGCAGCAGCATCTCTGTACATTTTGGAGCCAAGGGTTCAGAGACTCAGCGGCTGCAACACAAGACACGAGACACCCGGCTGCAACACAAGACACGACTGTGTACAGAATTCTGCTACCTCACTACAAGCAGAAGGAAACATTGAACTCAGAGCC
6_miRNA_brain_aging_single_target_linear_all_organs_3	mmu-miR-187-3p	mmu-miR-187-3p	CGGCTGCAACACAAGACACGA	CGGCTGCAACACAAGACACGA	AAAGAGCAGAAGCAGCAGCATCTCTGTACATTTTGGAGCCAAGGGTTCAGAGACTCAGCGGCTGCAACACAAGACACGAGACACCCGGCTGCAACACAAGACACGACTGTGTACAGAATTCTGCTACCTCACTACAAGCAGAAGGAAACATTGAACTCAGAGCC
6_miRNA_brain_aging_single_target_linear_all_organs_6	mmu-miR-34a-5p	mmu-miR-34a-5p	CAACCAGCTAAGACACTGCCA	CAACCAGCTAAGACACTGCCA	AAAGAGCAGAAGCAGCAGCATCTCTGTACATTTTGGAGCCAAGGGTTCAGAGACTCAGCAACCAGCTAAGACACTGCCAGACACCCAACCAGCTAAGACACTGCCACTGTGTACAGAATTCTGCTACCTCACTACAAGCAGAAGGAAACATTGAACTCAGAGCC
6_miRNA_brain_aging_single_target_mse_all_organs_1	mmu-miR-187-3p	mmu-miR-187-3p	CGGCTGCAACACAAGACACGA	CGGCTGCAACACAAGACACGA	AAAGAGCAGAAGCAGCAGCATCTCTGTACATTTTGGAGCCAAGGGTTCAGAGACTCAGCGGCTGCAACACAAGACACGAGACACCCGGCTGCAACACAAGACACGACTGTGTACAGAATTCTGCTACCTCACTACAAGCAGAAGGAAACATTGAACTCAGAGCC
6_miRNA_brain_aging_single_target_mse_all_organs_3	mmu-miR-187-3p	mmu-miR-187-3p	CGGCTGCAACACAAGACACGA	CGGCTGCAACACAAGACACGA	AAAGAGCAGAAGCAGCAGCATCTCTGTACATTTTGGAGCCAAGGGTTCAGAGACTCAGCGGCTGCAACACAAGACACGAGACACCCGGCTGCAACACAAGACACGACTGTGTACAGAATTCTGCTACCTCACTACAAGCAGAAGGAAACATTGAACTCAGAGCC
