## Supplementary material for "MicroRNA-directed control of complex mRNA stability patterns across cell types": Design of Library 3: 6_mouse_brain_aging_3_targets_inserted.csv

	miRNA1	miRNA2	miRNA3	target1	target2	target3	seq
6_miRNA_brain_aging_single_target_linear_all_organs_13	mmu-miR-7a-5p	mmu-miR-7a-5p	mmu-miR-7a-5p	AACAAAATCACTAGTCTTCCA	AACAAAATCACTAGTCTTCCA	AACAAAATCACTAGTCTTCCA	AAAGAGCAGAAGCAGCAGCATCTCTGTACATTTTGGAGCCAAGGAACAAAATCACTAGTCTTCCAGCACTTAACAAAATCACTAGTCTTCCACCTGGTAACAAAATCACTAGTCTTCCATCTGCTACCTCACTACAAGCAGAAGGAAACATTGAACTCAGAGCC
