## Supplementary material for "MicroRNA-directed control of complex mRNA stability patterns across cell types": Design of Library 3: 6_mouse_brain_aging_4_targets_inserted.csv

	miRNA1	miRNA2	miRNA3	miRNA4	target1	target2	target3	target4	seq
6_miRNA_brain_aging_single_target_linear_all_organs_4	mmu-miR-551b-3p	mmu-miR-551b-3p	mmu-miR-551b-3p	mmu-miR-551b-3p	CTGAAACCAAGTATGGGTCGC	CTGAAACCAAGTATGGGTCGC	CTGAAACCAAGTATGGGTCGC	CTGAAACCAAGTATGGGTCGC	AAAGAGCAGAAGCAGCAGCATCTCTGTACATCTGAAACCAAGTATGGGTCGCACTCAGCTGAAACCAAGTATGGGTCGCGACACCCTGAAACCAAGTATGGGTCGCCTGTGTCTGAAACCAAGTATGGGTCGCACAAGCAGAAGGAAACATTGAACTCAGAGCC
6_miRNA_brain_aging_single_target_linear_all_organs_5	mmu-miR-219a-2-3p	mmu-miR-219a-2-3p	mmu-miR-219a-2-3p	mmu-miR-219a-2-3p	CAGATGTCCAGCCACAATTCT	CAGATGTCCAGCCACAATTCT	CAGATGTCCAGCCACAATTCT	CAGATGTCCAGCCACAATTCT	AAAGAGCAGAAGCAGCAGCATCTCTGTACATCAGATGTCCAGCCACAATTCTACTCAGCAGATGTCCAGCCACAATTCTGACACCCAGATGTCCAGCCACAATTCTCTGTGTCAGATGTCCAGCCACAATTCTACAAGCAGAAGGAAACATTGAACTCAGAGCC
6_miRNA_brain_aging_single_target_linear_all_organs_12	mmu-miR-212-3p	mmu-miR-212-3p	mmu-miR-212-3p	mmu-miR-212-3p	GGCCGTGACTGGAGACTGTTA	GGCCGTGACTGGAGACTGTTA	GGCCGTGACTGGAGACTGTTA	GGCCGTGACTGGAGACTGTTA	AAAGAGCAGAAGCAGCAGCATCTCTGTACATGGCCGTGACTGGAGACTGTTAACTCAGGGCCGTGACTGGAGACTGTTAGACACCGGCCGTGACTGGAGACTGTTACTGTGTGGCCGTGACTGGAGACTGTTAACAAGCAGAAGGAAACATTGAACTCAGAGCC
6_miRNA_brain_aging_single_target_mse_all_organs_5	mmu-miR-338-3p	mmu-miR-338-3p	mmu-miR-219a-2-3p	mmu-miR-219a-2-3p	AACAAAATCACTGATGCTGGA	AACAAAATCACTGATGCTGGA	CAGATGTCCAGCCACAATTCT	CAGATGTCCAGCCACAATTCT	AAAGAGCAGAAGCAGCAGCATCTCTGTACATAACAAAATCACTGATGCTGGAACTCAGAACAAAATCACTGATGCTGGAGACACCCAGATGTCCAGCCACAATTCTCTGTGTCAGATGTCCAGCCACAATTCTACAAGCAGAAGGAAACATTGAACTCAGAGCC
6_miRNA_brain_aging_single_target_mse_all_organs_6	mmu-miR-128-3p	mmu-miR-128-3p	mmu-miR-128-3p	mmu-miR-128-3p	AAAGAGACCGGTTCACTGTGA	AAAGAGACCGGTTCACTGTGA	AAAGAGACCGGTTCACTGTGA	AAAGAGACCGGTTCACTGTGA	AAAGAGCAGAAGCAGCAGCATCTCTGTACATAAAGAGACCGGTTCACTGTGAACTCAGAAAGAGACCGGTTCACTGTGAGACACCAAAGAGACCGGTTCACTGTGACTGTGTAAAGAGACCGGTTCACTGTGAACAAGCAGAAGGAAACATTGAACTCAGAGCC
6_miRNA_brain_aging_single_target_mse_all_organs_12	mmu-miR-128-3p	mmu-miR-128-3p	mmu-miR-128-3p	mmu-miR-128-3p	AAAGAGACCGGTTCACTGTGA	AAAGAGACCGGTTCACTGTGA	AAAGAGACCGGTTCACTGTGA	AAAGAGACCGGTTCACTGTGA	AAAGAGCAGAAGCAGCAGCATCTCTGTACATAAAGAGACCGGTTCACTGTGAACTCAGAAAGAGACCGGTTCACTGTGAGACACCAAAGAGACCGGTTCACTGTGACTGTGTAAAGAGACCGGTTCACTGTGAACAAGCAGAAGGAAACATTGAACTCAGAGCC
