## Supplementary material for "MicroRNA-directed control of complex mRNA stability patterns across cell types": Design of Library 3: 6_mouse_brain_aging_5_targets_inserted.csv

	miRNA1	miRNA2	miRNA3	miRNA4	miRNA5	target1	target2	target3	target4	target5	seq
6_miRNA_brain_aging_single_target_linear_all_organs_2	mmu-miR-375-3p	mmu-miR-375-3p	mmu-miR-375-3p	mmu-miR-375-3p	mmu-miR-375-3p	CACGCGAGCCGAACGAACAAA	CACGCGAGCCGAACGAACAAA	CACGCGAGCCGAACGAACAAA	CACGCGAGCCGAACGAACAAA	CACGCGAGCCGAACGAACAAA	AAAGAGCAGAAGCAGCACACGCGAGCCGAACGAACAAACCAAGGCACGCGAGCCGAACGAACAAAGCACTTCACGCGAGCCGAACGAACAAACCTGGTCACGCGAGCCGAACGAACAAATCTGCTCACGCGAGCCGAACGAACAAAAACATTGAACTCAGAGCC
6_miRNA_brain_aging_single_target_linear_all_organs_7	mmu-miR-429-3p	mmu-miR-182-5p	mmu-miR-182-5p	mmu-miR-182-5p	mmu-miR-429-3p	CGGCATTACCAGACAGTATTA	GTGAGTTCTACCATTGCCAAA	GTGAGTTCTACCATTGCCAAA	GTGAGTTCTACCATTGCCAAA	CGGCATTACCAGACAGTATTA	AAAGAGCAGAAGCAGCACGGCATTACCAGACAGTATTACCAAGGGTGAGTTCTACCATTGCCAAAGCACTTGTGAGTTCTACCATTGCCAAACCTGGTGTGAGTTCTACCATTGCCAAATCTGCTCGGCATTACCAGACAGTATTACACATTGAACTCAGAGCC
6_miRNA_brain_aging_single_target_linear_all_organs_9	mmu-miR-133b-3p	mmu-miR-133a-3p	mmu-miR-133a-3p	mmu-miR-133a-3p	mmu-miR-133a-3p	AGCTGGTTGAAGGGGACCAAA	AGCTGGTTGAAGGGGACCAAA	AGCTGGTTGAAGGGGACCAAA	AGCTGGTTGAAGGGGACCAAA	AGCTGGTTGAAGGGGACCAAA	AAAGAGCAGAAGCAGCAAGCTGGTTGAAGGGGACCAAACCAAGGAGCTGGTTGAAGGGGACCAAAGCACTTAGCTGGTTGAAGGGGACCAAACCTGGTAGCTGGTTGAAGGGGACCAAATCTGCTAGCTGGTTGAAGGGGACCAAAAACATTGAACTCAGAGCC
6_miRNA_brain_aging_single_target_linear_all_organs_10	mmu-miR-551b-3p	mmu-miR-551b-3p	mmu-miR-551b-3p	mmu-miR-551b-3p	mmu-miR-551b-3p	CTGAAACCAAGTATGGGTCGC	CTGAAACCAAGTATGGGTCGC	CTGAAACCAAGTATGGGTCGC	CTGAAACCAAGTATGGGTCGC	CTGAAACCAAGTATGGGTCGC	AAAGAGCAGAAGCAGCACTGAAACCAAGTATGGGTCGCCCAAGGCTGAAACCAAGTATGGGTCGCGCACTTCTGAAACCAAGTATGGGTCGCCCTGGTCTGAAACCAAGTATGGGTCGCTCTGCTCTGAAACCAAGTATGGGTCGCAACATTGAACTCAGAGCC
6_miRNA_brain_aging_single_target_linear_all_organs_15	mmu-miR-206-3p	mmu-miR-206-3p	mmu-miR-206-3p	mmu-miR-206-3p	mmu-miR-206-3p	CACACACTTCCTTACATTCCA	CACACACTTCCTTACATTCCA	CACACACTTCCTTACATTCCA	CACACACTTCCTTACATTCCA	CACACACTTCCTTACATTCCA	AAAGAGCAGAAGCAGCACACACACTTCCTTACATTCCACCAAGGCACACACTTCCTTACATTCCAGCACTTCACACACTTCCTTACATTCCACCTGGTCACACACTTCCTTACATTCCATCTGCTCACACACTTCCTTACATTCCAAACATTGAACTCAGAGCC
6_miRNA_brain_aging_single_target_mse_all_organs_2	mmu-miR-375-3p	mmu-miR-375-3p	mmu-miR-375-3p	mmu-miR-375-3p	mmu-miR-375-3p	CACGCGAGCCGAACGAACAAA	CACGCGAGCCGAACGAACAAA	CACGCGAGCCGAACGAACAAA	CACGCGAGCCGAACGAACAAA	CACGCGAGCCGAACGAACAAA	AAAGAGCAGAAGCAGCACACGCGAGCCGAACGAACAAACCAAGGCACGCGAGCCGAACGAACAAAGCACTTCACGCGAGCCGAACGAACAAACCTGGTCACGCGAGCCGAACGAACAAATCTGCTCACGCGAGCCGAACGAACAAAAACATTGAACTCAGAGCC
6_miRNA_brain_aging_single_target_mse_all_organs_4	mmu-miR-551b-3p	mmu-miR-551b-3p	mmu-miR-551b-3p	mmu-miR-551b-3p	mmu-miR-551b-3p	CTGAAACCAAGTATGGGTCGC	CTGAAACCAAGTATGGGTCGC	CTGAAACCAAGTATGGGTCGC	CTGAAACCAAGTATGGGTCGC	CTGAAACCAAGTATGGGTCGC	AAAGAGCAGAAGCAGCACTGAAACCAAGTATGGGTCGCCCAAGGCTGAAACCAAGTATGGGTCGCGCACTTCTGAAACCAAGTATGGGTCGCCCTGGTCTGAAACCAAGTATGGGTCGCTCTGCTCTGAAACCAAGTATGGGTCGCAACATTGAACTCAGAGCC
6_miRNA_brain_aging_single_target_mse_all_organs_7	mmu-miR-182-5p	mmu-miR-429-3p	mmu-miR-429-3p	mmu-miR-182-5p	mmu-miR-182-5p	GTGAGTTCTACCATTGCCAAA	CGGCATTACCAGACAGTATTA	CGGCATTACCAGACAGTATTA	GTGAGTTCTACCATTGCCAAA	GTGAGTTCTACCATTGCCAAA	AAAGAGCAGAAGCAGCAGTGAGTTCTACCATTGCCAAACCAAGGCGGCATTACCAGACAGTATTAGCACTTCGGCATTACCAGACAGTATTACCTGGTGTGAGTTCTACCATTGCCAAATCTGCTGTGAGTTCTACCATTGCCAAAAACATTGAACTCAGAGCC
6_miRNA_brain_aging_single_target_mse_all_organs_9	mmu-miR-133a-3p	mmu-miR-133a-3p	mmu-miR-133a-3p	mmu-miR-133a-3p	mmu-miR-133a-3p	AGCTGGTTGAAGGGGACCAAA	AGCTGGTTGAAGGGGACCAAA	AGCTGGTTGAAGGGGACCAAA	AGCTGGTTGAAGGGGACCAAA	AGCTGGTTGAAGGGGACCAAA	AAAGAGCAGAAGCAGCAAGCTGGTTGAAGGGGACCAAACCAAGGAGCTGGTTGAAGGGGACCAAAGCACTTAGCTGGTTGAAGGGGACCAAACCTGGTAGCTGGTTGAAGGGGACCAAATCTGCTAGCTGGTTGAAGGGGACCAAAAACATTGAACTCAGAGCC
6_miRNA_brain_aging_single_target_mse_all_organs_10	mmu-miR-551b-3p	mmu-miR-551b-3p	mmu-miR-551b-3p	mmu-miR-551b-3p	mmu-miR-551b-3p	CTGAAACCAAGTATGGGTCGC	CTGAAACCAAGTATGGGTCGC	CTGAAACCAAGTATGGGTCGC	CTGAAACCAAGTATGGGTCGC	CTGAAACCAAGTATGGGTCGC	AAAGAGCAGAAGCAGCACTGAAACCAAGTATGGGTCGCCCAAGGCTGAAACCAAGTATGGGTCGCGCACTTCTGAAACCAAGTATGGGTCGCCCTGGTCTGAAACCAAGTATGGGTCGCTCTGCTCTGAAACCAAGTATGGGTCGCAACATTGAACTCAGAGCC
6_miRNA_brain_aging_single_target_mse_all_organs_11	mmu-miR-34c-3p	mmu-miR-34c-3p	mmu-miR-34c-3p	mmu-miR-34c-3p	mmu-miR-34c-3p	CTGGCTGTGTGGTTAGTGATT	CTGGCTGTGTGGTTAGTGATT	CTGGCTGTGTGGTTAGTGATT	CTGGCTGTGTGGTTAGTGATT	CTGGCTGTGTGGTTAGTGATT	AAAGAGCAGAAGCAGCACTGGCTGTGTGGTTAGTGATTCCAAGGCTGGCTGTGTGGTTAGTGATTGCACTTCTGGCTGTGTGGTTAGTGATTCCTGGTCTGGCTGTGTGGTTAGTGATTTCTGCTCTGGCTGTGTGGTTAGTGATTAACATTGAACTCAGAGCC
6_miRNA_brain_aging_single_target_mse_all_organs_13	mmu-miR-137-3p	mmu-miR-137-3p	mmu-miR-137-3p	mmu-miR-137-3p	mmu-miR-137-3p	ACGCGTATTCTTAAGCAATAA	ACGCGTATTCTTAAGCAATAA	ACGCGTATTCTTAAGCAATAA	ACGCGTATTCTTAAGCAATAA	ACGCGTATTCTTAAGCAATAA	AAAGAGCAGAAGCAGCAACGCGTATTCTTAAGCAATAACCAAGGACGCGTATTCTTAAGCAATAAGCACTTACGCGTATTCTTAAGCAATAACCTGGTACGCGTATTCTTAAGCAATAATCTGCTACGCGTATTCTTAAGCAATAACACATTGAACTCAGAGCC
6_miRNA_brain_aging_single_target_mse_all_organs_15	mmu-miR-206-3p	mmu-miR-206-3p	mmu-miR-206-3p	mmu-miR-206-3p	mmu-miR-206-3p	CACACACTTCCTTACATTCCA	CACACACTTCCTTACATTCCA	CACACACTTCCTTACATTCCA	CACACACTTCCTTACATTCCA	CACACACTTCCTTACATTCCA	AAAGAGCAGAAGCAGCACACACACTTCCTTACATTCCACCAAGGCACACACTTCCTTACATTCCAGCACTTCACACACTTCCTTACATTCCACCTGGTCACACACTTCCTTACATTCCATCTGCTCACACACTTCCTTACATTCCAAACATTGAACTCAGAGCC
6_miRNA_brain_aging_single_target_ratio_all_organs_1	mmu-miR-187-3p	mmu-miR-187-3p	mmu-miR-187-3p	mmu-miR-187-3p	mmu-miR-187-3p	CGGCTGCAACACAAGACACGA	CGGCTGCAACACAAGACACGA	CGGCTGCAACACAAGACACGA	CGGCTGCAACACAAGACACGA	CGGCTGCAACACAAGACACGA	AAAGAGCAGAAGCAGCACGGCTGCAACACAAGACACGACCAAGGCGGCTGCAACACAAGACACGAGCACTTCGGCTGCAACACAAGACACGACCTGGTCGGCTGCAACACAAGACACGATCTGCTCGGCTGCAACACAAGACACGAAACATTGAACTCAGAGCC
6_miRNA_brain_aging_single_target_ratio_all_organs_2	mmu-miR-375-3p	mmu-miR-139-5p	mmu-miR-375-3p	mmu-miR-375-3p	mmu-miR-139-5p	CACGCGAGCCGAACGAACAAA	TGGAGACACGTGCACTGTAGA	CACGCGAGCCGAACGAACAAA	CACGCGAGCCGAACGAACAAA	TGGAGACACGTGCACTGTAGA	AAAGAGCAGAAGCAGCACACGCGAGCCGAACGAACAAACCAAGGTGGAGACACGTGCACTGTAGAGCACTTCACGCGAGCCGAACGAACAAACCTGGTCACGCGAGCCGAACGAACAAATCTGCTTGGAGACACGTGCACTGTAGAAACATTGAACTCAGAGCC
6_miRNA_brain_aging_single_target_ratio_all_organs_3	mmu-miR-187-3p	mmu-miR-187-3p	mmu-miR-187-3p	mmu-miR-187-3p	mmu-miR-187-3p	CGGCTGCAACACAAGACACGA	CGGCTGCAACACAAGACACGA	CGGCTGCAACACAAGACACGA	CGGCTGCAACACAAGACACGA	CGGCTGCAACACAAGACACGA	AAAGAGCAGAAGCAGCACGGCTGCAACACAAGACACGACCAAGGCGGCTGCAACACAAGACACGAGCACTTCGGCTGCAACACAAGACACGACCTGGTCGGCTGCAACACAAGACACGATCTGCTCGGCTGCAACACAAGACACGAAACATTGAACTCAGAGCC
6_miRNA_brain_aging_single_target_ratio_all_organs_4	mmu-miR-187-3p	mmu-miR-187-3p	mmu-miR-187-3p	mmu-miR-187-3p	mmu-miR-187-3p	CGGCTGCAACACAAGACACGA	CGGCTGCAACACAAGACACGA	CGGCTGCAACACAAGACACGA	CGGCTGCAACACAAGACACGA	CGGCTGCAACACAAGACACGA	AAAGAGCAGAAGCAGCACGGCTGCAACACAAGACACGACCAAGGCGGCTGCAACACAAGACACGAGCACTTCGGCTGCAACACAAGACACGACCTGGTCGGCTGCAACACAAGACACGATCTGCTCGGCTGCAACACAAGACACGAAACATTGAACTCAGAGCC
6_miRNA_brain_aging_single_target_ratio_all_organs_5	mmu-miR-34a-5p	mmu-miR-219a-2-3p	mmu-miR-34a-5p	mmu-miR-219a-2-3p	mmu-miR-219a-2-3p	CAACCAGCTAAGACACTGCCA	CAGATGTCCAGCCACAATTCT	CAACCAGCTAAGACACTGCCA	CAGATGTCCAGCCACAATTCT	CAGATGTCCAGCCACAATTCT	AAAGAGCAGAAGCAGCACAACCAGCTAAGACACTGCCACCAAGGCAGATGTCCAGCCACAATTCTGCACTTCAACCAGCTAAGACACTGCCACCTGGTCAGATGTCCAGCCACAATTCTTCTGCTCAGATGTCCAGCCACAATTCTAACATTGAACTCAGAGCC
6_miRNA_brain_aging_single_target_ratio_all_organs_6	mmu-miR-34a-5p	mmu-miR-34a-5p	mmu-miR-34a-5p	mmu-miR-34a-5p	mmu-miR-34a-5p	CAACCAGCTAAGACACTGCCA	CAACCAGCTAAGACACTGCCA	CAACCAGCTAAGACACTGCCA	CAACCAGCTAAGACACTGCCA	CAACCAGCTAAGACACTGCCA	AAAGAGCAGAAGCAGCACAACCAGCTAAGACACTGCCACCAAGGCAACCAGCTAAGACACTGCCAGCACTTCAACCAGCTAAGACACTGCCACCTGGTCAACCAGCTAAGACACTGCCATCTGCTCAACCAGCTAAGACACTGCCAAACATTGAACTCAGAGCC
6_miRNA_brain_aging_single_target_ratio_all_organs_7	mmu-miR-429-3p	mmu-miR-429-3p	mmu-miR-429-3p	mmu-miR-429-3p	mmu-miR-429-3p	CGGCATTACCAGACAGTATTA	CGGCATTACCAGACAGTATTA	CGGCATTACCAGACAGTATTA	CGGCATTACCAGACAGTATTA	CGGCATTACCAGACAGTATTA	AAAGAGCAGAAGCAGCACGGCATTACCAGACAGTATTACCAAGGCGGCATTACCAGACAGTATTAGCACTTCGGCATTACCAGACAGTATTACCTGGTCGGCATTACCAGACAGTATTATCTGCTCGGCATTACCAGACAGTATTACACATTGAACTCAGAGCC
6_miRNA_brain_aging_single_target_ratio_all_organs_8	mmu-miR-7a-5p	mmu-miR-7a-5p	mmu-miR-7a-5p	mmu-miR-7a-5p	mmu-miR-7a-5p	AACAAAATCACTAGTCTTCCA	AACAAAATCACTAGTCTTCCA	AACAAAATCACTAGTCTTCCA	AACAAAATCACTAGTCTTCCA	AACAAAATCACTAGTCTTCCA	AAAGAGCAGAAGCAGCAAACAAAATCACTAGTCTTCCACCAAGGAACAAAATCACTAGTCTTCCAGCACTTAACAAAATCACTAGTCTTCCACCTGGTAACAAAATCACTAGTCTTCCATCTGCTAACAAAATCACTAGTCTTCCAAACATTGAACTCAGAGCC
6_miRNA_brain_aging_single_target_ratio_all_organs_9	mmu-miR-34a-5p	mmu-miR-34a-5p	mmu-miR-34a-5p	mmu-miR-34a-5p	mmu-miR-34a-5p	CAACCAGCTAAGACACTGCCA	CAACCAGCTAAGACACTGCCA	CAACCAGCTAAGACACTGCCA	CAACCAGCTAAGACACTGCCA	CAACCAGCTAAGACACTGCCA	AAAGAGCAGAAGCAGCACAACCAGCTAAGACACTGCCACCAAGGCAACCAGCTAAGACACTGCCAGCACTTCAACCAGCTAAGACACTGCCACCTGGTCAACCAGCTAAGACACTGCCATCTGCTCAACCAGCTAAGACACTGCCAAACATTGAACTCAGAGCC
6_miRNA_brain_aging_single_target_ratio_all_organs_10	mmu-miR-9-5p	mmu-miR-9-5p	mmu-miR-9-5p	mmu-miR-9-5p	mmu-miR-9-5p	ATACAGCTAGATAACCAAAGA	ATACAGCTAGATAACCAAAGA	ATACAGCTAGATAACCAAAGA	ATACAGCTAGATAACCAAAGA	ATACAGCTAGATAACCAAAGA	AAAGAGCAGAAGCAGCAATACAGCTAGATAACCAAAGACCAAGGATACAGCTAGATAACCAAAGAGCACTTATACAGCTAGATAACCAAAGACCTGGTATACAGCTAGATAACCAAAGATCTGCTATACAGCTAGATAACCAAAGAAACATTGAACTCAGAGCC
6_miRNA_brain_aging_single_target_ratio_all_organs_11	mmu-miR-204-5p	mmu-miR-204-5p	mmu-miR-204-5p	mmu-miR-204-5p	mmu-miR-204-5p	GGCATAGGATGACAAAGGGAA	GGCATAGGATGACAAAGGGAA	GGCATAGGATGACAAAGGGAA	GGCATAGGATGACAAAGGGAA	GGCATAGGATGACAAAGGGAA	AAAGAGCAGAAGCAGCAGGCATAGGATGACAAAGGGAACCAAGGGGCATAGGATGACAAAGGGAAGCACTTGGCATAGGATGACAAAGGGAACCTGGTGGCATAGGATGACAAAGGGAATCTGCTGGCATAGGATGACAAAGGGAAAACATTGAACTCAGAGCC
6_miRNA_brain_aging_single_target_ratio_all_organs_12	mmu-miR-9-5p	mmu-miR-34a-5p	mmu-miR-9-5p	mmu-miR-34a-5p	mmu-miR-9-5p	ATACAGCTAGATAACCAAAGA	CAACCAGCTAAGACACTGCCA	ATACAGCTAGATAACCAAAGA	CAACCAGCTAAGACACTGCCA	ATACAGCTAGATAACCAAAGA	AAAGAGCAGAAGCAGCAATACAGCTAGATAACCAAAGACCAAGGCAACCAGCTAAGACACTGCCAGCACTTATACAGCTAGATAACCAAAGACCTGGTCAACCAGCTAAGACACTGCCATCTGCTATACAGCTAGATAACCAAAGAAACATTGAACTCAGAGCC
6_miRNA_brain_aging_single_target_ratio_all_organs_13	mmu-miR-7a-5p	mmu-miR-7a-5p	mmu-miR-7a-5p	mmu-miR-7a-5p	mmu-miR-7a-5p	AACAAAATCACTAGTCTTCCA	AACAAAATCACTAGTCTTCCA	AACAAAATCACTAGTCTTCCA	AACAAAATCACTAGTCTTCCA	AACAAAATCACTAGTCTTCCA	AAAGAGCAGAAGCAGCAAACAAAATCACTAGTCTTCCACCAAGGAACAAAATCACTAGTCTTCCAGCACTTAACAAAATCACTAGTCTTCCACCTGGTAACAAAATCACTAGTCTTCCATCTGCTAACAAAATCACTAGTCTTCCAAACATTGAACTCAGAGCC
6_miRNA_brain_aging_single_target_ratio_all_organs_14	mmu-miR-34a-5p	mmu-miR-34a-5p	mmu-miR-34a-5p	mmu-miR-34a-5p	mmu-miR-34a-5p	CAACCAGCTAAGACACTGCCA	CAACCAGCTAAGACACTGCCA	CAACCAGCTAAGACACTGCCA	CAACCAGCTAAGACACTGCCA	CAACCAGCTAAGACACTGCCA	AAAGAGCAGAAGCAGCACAACCAGCTAAGACACTGCCACCAAGGCAACCAGCTAAGACACTGCCAGCACTTCAACCAGCTAAGACACTGCCACCTGGTCAACCAGCTAAGACACTGCCATCTGCTCAACCAGCTAAGACACTGCCAAACATTGAACTCAGAGCC
6_miRNA_brain_aging_single_target_ratio_all_organs_15	mmu-miR-206-3p	mmu-miR-206-3p	mmu-miR-206-3p	mmu-miR-206-3p	mmu-miR-206-3p	CACACACTTCCTTACATTCCA	CACACACTTCCTTACATTCCA	CACACACTTCCTTACATTCCA	CACACACTTCCTTACATTCCA	CACACACTTCCTTACATTCCA	AAAGAGCAGAAGCAGCACACACACTTCCTTACATTCCACCAAGGCACACACTTCCTTACATTCCAGCACTTCACACACTTCCTTACATTCCACCTGGTCACACACTTCCTTACATTCCATCTGCTCACACACTTCCTTACATTCCAAACATTGAACTCAGAGCC
6_miRNA_brain_aging_single_active_linear_all_organs_1	mmu-miR-429-3p	mmu-miR-34a-5p	mmu-miR-34a-5p	mmu-miR-375-3p	mmu-miR-375-3p	CGGCATTACCAGACAGTATTA	CAACCAGCTAAGACACTGCCA	CAACCAGCTAAGACACTGCCA	CACGCGAGCCGAACGAACAAA	CACGCGAGCCGAACGAACAAA	AAAGAGCAGAAGCAGCACGGCATTACCAGACAGTATTACCAAGGCAACCAGCTAAGACACTGCCAGCACTTCAACCAGCTAAGACACTGCCACCTGGTCACGCGAGCCGAACGAACAAATCTGCTCACGCGAGCCGAACGAACAAAAACATTGAACTCAGAGCC
6_miRNA_brain_aging_single_active_linear_all_organs_2	mmu-miR-429-3p	mmu-miR-133a-3p	mmu-miR-206-3p	mmu-miR-133b-3p	mmu-miR-34a-5p	CGGCATTACCAGACAGTATTA	AGCTGGTTGAAGGGGACCAAA	CACACACTTCCTTACATTCCA	AGCTGGTTGAAGGGGACCAAA	CAACCAGCTAAGACACTGCCA	AAAGAGCAGAAGCAGCACGGCATTACCAGACAGTATTACCAAGGAGCTGGTTGAAGGGGACCAAAGCACTTCACACACTTCCTTACATTCCACCTGGTAGCTGGTTGAAGGGGACCAAATCTGCTCAACCAGCTAAGACACTGCCAAACATTGAACTCAGAGCC
6_miRNA_brain_aging_single_active_linear_all_organs_3	mmu-miR-3099-3p	mmu-miR-429-3p	mmu-miR-133a-3p	mmu-miR-429-3p	mmu-miR-181c-5p	CCCCAACCTCTCTCTAGCCTA	CGGCATTACCAGACAGTATTA	AGCTGGTTGAAGGGGACCAAA	CGGCATTACCAGACAGTATTA	CTCACCGACAGGTTGAATGTT	AAAGAGCAGAAGCAGCACCCCAACCTCTCTCTAGCCTACCAAGGCGGCATTACCAGACAGTATTAGCACTTAGCTGGTTGAAGGGGACCAAACCTGGTCGGCATTACCAGACAGTATTATCTGCTCTCACCGACAGGTTGAATGTTAACATTGAACTCAGAGCC
6_miRNA_brain_aging_single_active_linear_all_organs_4	mmu-miR-383-5p	mmu-miR-206-3p	mmu-miR-206-3p	mmu-miR-429-3p	mmu-miR-383-5p	GCCACAGTCACCTTCTGATCT	CACACACTTCCTTACATTCCA	CACACACTTCCTTACATTCCA	CGGCATTACCAGACAGTATTA	GCCACAGTCACCTTCTGATCT	AAAGAGCAGAAGCAGCAGCCACAGTCACCTTCTGATCTCCAAGGCACACACTTCCTTACATTCCAGCACTTCACACACTTCCTTACATTCCACCTGGTCGGCATTACCAGACAGTATTATCTGCTGCCACAGTCACCTTCTGATCTAACATTGAACTCAGAGCC
6_miRNA_brain_aging_single_active_linear_all_organs_5	mmu-miR-429-3p	mmu-miR-139-3p	mmu-miR-206-3p	mmu-miR-206-3p	mmu-miR-139-3p	CGGCATTACCAGACAGTATTA	TCCAACAGGGCCGCGTCTCCA	CACACACTTCCTTACATTCCA	CACACACTTCCTTACATTCCA	TCCAACAGGGCCGCGTCTCCA	AAAGAGCAGAAGCAGCACGGCATTACCAGACAGTATTACCAAGGTCCAACAGGGCCGCGTCTCCAGCACTTCACACACTTCCTTACATTCCACCTGGTCACACACTTCCTTACATTCCATCTGCTTCCAACAGGGCCGCGTCTCCAAACATTGAACTCAGAGCC
6_miRNA_brain_aging_single_active_linear_all_organs_6	mmu-miR-187-3p	mmu-miR-187-3p	mmu-miR-206-3p	mmu-miR-187-3p	mmu-miR-200c-3p	CGGCTGCAACACAAGACACGA	CGGCTGCAACACAAGACACGA	CACACACTTCCTTACATTCCA	CGGCTGCAACACAAGACACGA	CATCATTACCCGGCAGTATTA	AAAGAGCAGAAGCAGCACGGCTGCAACACAAGACACGACCAAGGCGGCTGCAACACAAGACACGAGCACTTCACACACTTCCTTACATTCCACCTGGTCGGCTGCAACACAAGACACGATCTGCTCATCATTACCCGGCAGTATTACACATTGAACTCAGAGCC
6_miRNA_brain_aging_single_active_linear_all_organs_7	mmu-miR-34a-5p	mmu-miR-139-3p	mmu-miR-206-3p	mmu-miR-206-3p	mmu-miR-139-3p	CAACCAGCTAAGACACTGCCA	TCCAACAGGGCCGCGTCTCCA	CACACACTTCCTTACATTCCA	CACACACTTCCTTACATTCCA	TCCAACAGGGCCGCGTCTCCA	AAAGAGCAGAAGCAGCACAACCAGCTAAGACACTGCCACCAAGGTCCAACAGGGCCGCGTCTCCAGCACTTCACACACTTCCTTACATTCCACCTGGTCACACACTTCCTTACATTCCATCTGCTTCCAACAGGGCCGCGTCTCCAAACATTGAACTCAGAGCC
6_miRNA_brain_aging_single_active_linear_all_organs_8	mmu-miR-206-3p	mmu-miR-128-3p	mmu-miR-206-3p	mmu-miR-128-3p	mmu-miR-429-3p	CACACACTTCCTTACATTCCA	AAAGAGACCGGTTCACTGTGA	CACACACTTCCTTACATTCCA	AAAGAGACCGGTTCACTGTGA	CGGCATTACCAGACAGTATTA	AAAGAGCAGAAGCAGCACACACACTTCCTTACATTCCACCAAGGAAAGAGACCGGTTCACTGTGAGCACTTCACACACTTCCTTACATTCCACCTGGTAAAGAGACCGGTTCACTGTGATCTGCTCGGCATTACCAGACAGTATTACACATTGAACTCAGAGCC
6_miRNA_brain_aging_single_active_linear_all_organs_9	mmu-miR-429-3p	mmu-miR-206-3p	mmu-miR-429-3p	mmu-miR-429-3p	mmu-miR-139-5p	CGGCATTACCAGACAGTATTA	CACACACTTCCTTACATTCCA	CGGCATTACCAGACAGTATTA	CGGCATTACCAGACAGTATTA	TGGAGACACGTGCACTGTAGA	AAAGAGCAGAAGCAGCACGGCATTACCAGACAGTATTACCAAGGCACACACTTCCTTACATTCCAGCACTTCGGCATTACCAGACAGTATTACCTGGTCGGCATTACCAGACAGTATTATCTGCTTGGAGACACGTGCACTGTAGAAACATTGAACTCAGAGCC
6_miRNA_brain_aging_single_active_linear_all_organs_10	mmu-miR-206-3p	mmu-miR-206-3p	mmu-miR-429-3p	mmu-miR-375-3p	mmu-miR-34a-5p	CACACACTTCCTTACATTCCA	CACACACTTCCTTACATTCCA	CGGCATTACCAGACAGTATTA	CACGCGAGCCGAACGAACAAA	CAACCAGCTAAGACACTGCCA	AAAGAGCAGAAGCAGCACACACACTTCCTTACATTCCACCAAGGCACACACTTCCTTACATTCCAGCACTTCGGCATTACCAGACAGTATTACCTGGTCACGCGAGCCGAACGAACAAATCTGCTCAACCAGCTAAGACACTGCCAAACATTGAACTCAGAGCC
6_miRNA_brain_aging_single_active_linear_all_organs_11	mmu-miR-429-3p	mmu-miR-187-3p	mmu-miR-206-3p	mmu-miR-206-3p	mmu-miR-187-3p	CGGCATTACCAGACAGTATTA	CGGCTGCAACACAAGACACGA	CACACACTTCCTTACATTCCA	CACACACTTCCTTACATTCCA	CGGCTGCAACACAAGACACGA	AAAGAGCAGAAGCAGCACGGCATTACCAGACAGTATTACCAAGGCGGCTGCAACACAAGACACGAGCACTTCACACACTTCCTTACATTCCACCTGGTCACACACTTCCTTACATTCCATCTGCTCGGCTGCAACACAAGACACGAAACATTGAACTCAGAGCC
6_miRNA_brain_aging_single_active_linear_all_organs_12	mmu-miR-187-3p	mmu-miR-206-3p	mmu-miR-187-3p	mmu-miR-219a-2-3p	mmu-miR-429-3p	CGGCTGCAACACAAGACACGA	CACACACTTCCTTACATTCCA	CGGCTGCAACACAAGACACGA	CAGATGTCCAGCCACAATTCT	CGGCATTACCAGACAGTATTA	AAAGAGCAGAAGCAGCACGGCTGCAACACAAGACACGACCAAGGCACACACTTCCTTACATTCCAGCACTTCGGCTGCAACACAAGACACGACCTGGTCAGATGTCCAGCCACAATTCTTCTGCTCGGCATTACCAGACAGTATTACACATTGAACTCAGAGCC
6_miRNA_brain_aging_single_active_linear_all_organs_13	mmu-miR-219a-2-3p	mmu-miR-219a-2-3p	mmu-miR-219a-2-3p	mmu-miR-206-3p	mmu-miR-429-3p	CAGATGTCCAGCCACAATTCT	CAGATGTCCAGCCACAATTCT	CAGATGTCCAGCCACAATTCT	CACACACTTCCTTACATTCCA	CGGCATTACCAGACAGTATTA	AAAGAGCAGAAGCAGCACAGATGTCCAGCCACAATTCTCCAAGGCAGATGTCCAGCCACAATTCTGCACTTCAGATGTCCAGCCACAATTCTCCTGGTCACACACTTCCTTACATTCCATCTGCTCGGCATTACCAGACAGTATTACACATTGAACTCAGAGCC
6_miRNA_brain_aging_single_active_linear_all_organs_14	mmu-miR-137-3p	mmu-miR-429-3p	mmu-miR-137-3p	mmu-miR-139-3p	mmu-miR-137-3p	ACGCGTATTCTTAAGCAATAA	CGGCATTACCAGACAGTATTA	ACGCGTATTCTTAAGCAATAA	TCCAACAGGGCCGCGTCTCCA	ACGCGTATTCTTAAGCAATAA	AAAGAGCAGAAGCAGCAACGCGTATTCTTAAGCAATAACCAAGGCGGCATTACCAGACAGTATTAGCACTTACGCGTATTCTTAAGCAATAACCTGGTTCCAACAGGGCCGCGTCTCCATCTGCTACGCGTATTCTTAAGCAATAACACATTGAACTCAGAGCC
6_miRNA_brain_aging_single_active_linear_all_organs_15	mmu-miR-137-3p	mmu-miR-139-5p	mmu-miR-139-5p	mmu-miR-137-3p	mmu-miR-429-3p	ACGCGTATTCTTAAGCAATAA	TGGAGACACGTGCACTGTAGA	TGGAGACACGTGCACTGTAGA	ACGCGTATTCTTAAGCAATAA	CGGCATTACCAGACAGTATTA	AAAGAGCAGAAGCAGCAACGCGTATTCTTAAGCAATAACCAAGGTGGAGACACGTGCACTGTAGAGCACTTTGGAGACACGTGCACTGTAGACCTGGTACGCGTATTCTTAAGCAATAATCTGCTCGGCATTACCAGACAGTATTACACATTGAACTCAGAGCC
6_miRNA_brain_aging_single_active_mse_all_organs_1	mmu-miR-375-3p	mmu-miR-34a-5p	mmu-miR-429-3p	mmu-miR-34a-5p	mmu-miR-181c-5p	CACGCGAGCCGAACGAACAAA	CAACCAGCTAAGACACTGCCA	CGGCATTACCAGACAGTATTA	CAACCAGCTAAGACACTGCCA	CTCACCGACAGGTTGAATGTT	AAAGAGCAGAAGCAGCACACGCGAGCCGAACGAACAAACCAAGGCAACCAGCTAAGACACTGCCAGCACTTCGGCATTACCAGACAGTATTACCTGGTCAACCAGCTAAGACACTGCCATCTGCTCTCACCGACAGGTTGAATGTTAACATTGAACTCAGAGCC
6_miRNA_brain_aging_single_active_mse_all_organs_2	mmu-miR-34a-5p	mmu-miR-206-3p	mmu-miR-429-3p	mmu-miR-218-5p	mmu-miR-206-3p	CAACCAGCTAAGACACTGCCA	CACACACTTCCTTACATTCCA	CGGCATTACCAGACAGTATTA	ACATGGTTAGATCAAGCACAA	CACACACTTCCTTACATTCCA	AAAGAGCAGAAGCAGCACAACCAGCTAAGACACTGCCACCAAGGCACACACTTCCTTACATTCCAGCACTTCGGCATTACCAGACAGTATTACCTGGTACATGGTTAGATCAAGCACAATCTGCTCACACACTTCCTTACATTCCAAACATTGAACTCAGAGCC
6_miRNA_brain_aging_single_active_mse_all_organs_3	mmu-miR-3099-3p	mmu-miR-429-3p	mmu-miR-181c-5p	mmu-miR-181c-5p	mmu-miR-181c-5p	CCCCAACCTCTCTCTAGCCTA	CGGCATTACCAGACAGTATTA	CTCACCGACAGGTTGAATGTT	CTCACCGACAGGTTGAATGTT	CTCACCGACAGGTTGAATGTT	AAAGAGCAGAAGCAGCACCCCAACCTCTCTCTAGCCTACCAAGGCGGCATTACCAGACAGTATTAGCACTTCTCACCGACAGGTTGAATGTTCCTGGTCTCACCGACAGGTTGAATGTTTCTGCTCTCACCGACAGGTTGAATGTTAACATTGAACTCAGAGCC
6_miRNA_brain_aging_single_active_mse_all_organs_4	mmu-miR-383-5p	mmu-miR-429-3p	mmu-miR-206-3p	mmu-miR-383-5p	mmu-miR-383-5p	GCCACAGTCACCTTCTGATCT	CGGCATTACCAGACAGTATTA	CACACACTTCCTTACATTCCA	GCCACAGTCACCTTCTGATCT	GCCACAGTCACCTTCTGATCT	AAAGAGCAGAAGCAGCAGCCACAGTCACCTTCTGATCTCCAAGGCGGCATTACCAGACAGTATTAGCACTTCACACACTTCCTTACATTCCACCTGGTGCCACAGTCACCTTCTGATCTTCTGCTGCCACAGTCACCTTCTGATCTAACATTGAACTCAGAGCC
6_miRNA_brain_aging_single_active_mse_all_organs_5	mmu-miR-429-3p	mmu-miR-206-3p	mmu-miR-139-3p	mmu-miR-139-3p	mmu-miR-218-5p	CGGCATTACCAGACAGTATTA	CACACACTTCCTTACATTCCA	TCCAACAGGGCCGCGTCTCCA	TCCAACAGGGCCGCGTCTCCA	ACATGGTTAGATCAAGCACAA	AAAGAGCAGAAGCAGCACGGCATTACCAGACAGTATTACCAAGGCACACACTTCCTTACATTCCAGCACTTTCCAACAGGGCCGCGTCTCCACCTGGTTCCAACAGGGCCGCGTCTCCATCTGCTACATGGTTAGATCAAGCACAAAACATTGAACTCAGAGCC
6_miRNA_brain_aging_single_active_mse_all_organs_6	mmu-miR-3099-3p	mmu-miR-187-3p	mmu-miR-187-3p	mmu-miR-206-3p	mmu-miR-187-3p	CCCCAACCTCTCTCTAGCCTA	CGGCTGCAACACAAGACACGA	CGGCTGCAACACAAGACACGA	CACACACTTCCTTACATTCCA	CGGCTGCAACACAAGACACGA	AAAGAGCAGAAGCAGCACCCCAACCTCTCTCTAGCCTACCAAGGCGGCTGCAACACAAGACACGAGCACTTCGGCTGCAACACAAGACACGACCTGGTCACACACTTCCTTACATTCCATCTGCTCGGCTGCAACACAAGACACGAAACATTGAACTCAGAGCC
6_miRNA_brain_aging_single_active_mse_all_organs_7	mmu-miR-206-3p	mmu-miR-139-3p	mmu-miR-139-3p	mmu-miR-34a-5p	mmu-miR-139-3p	CACACACTTCCTTACATTCCA	TCCAACAGGGCCGCGTCTCCA	TCCAACAGGGCCGCGTCTCCA	CAACCAGCTAAGACACTGCCA	TCCAACAGGGCCGCGTCTCCA	AAAGAGCAGAAGCAGCACACACACTTCCTTACATTCCACCAAGGTCCAACAGGGCCGCGTCTCCAGCACTTTCCAACAGGGCCGCGTCTCCACCTGGTCAACCAGCTAAGACACTGCCATCTGCTTCCAACAGGGCCGCGTCTCCAAACATTGAACTCAGAGCC
6_miRNA_brain_aging_single_active_mse_all_organs_8	mmu-miR-128-3p	mmu-miR-429-3p	mmu-miR-128-3p	mmu-miR-34a-5p	mmu-miR-206-3p	AAAGAGACCGGTTCACTGTGA	CGGCATTACCAGACAGTATTA	AAAGAGACCGGTTCACTGTGA	CAACCAGCTAAGACACTGCCA	CACACACTTCCTTACATTCCA	AAAGAGCAGAAGCAGCAAAAGAGACCGGTTCACTGTGACCAAGGCGGCATTACCAGACAGTATTAGCACTTAAAGAGACCGGTTCACTGTGACCTGGTCAACCAGCTAAGACACTGCCATCTGCTCACACACTTCCTTACATTCCAAACATTGAACTCAGAGCC
6_miRNA_brain_aging_single_active_mse_all_organs_9	mmu-miR-128-3p	mmu-miR-206-3p	mmu-miR-139-5p	mmu-miR-429-3p	mmu-miR-429-3p	AAAGAGACCGGTTCACTGTGA	CACACACTTCCTTACATTCCA	TGGAGACACGTGCACTGTAGA	CGGCATTACCAGACAGTATTA	CGGCATTACCAGACAGTATTA	AAAGAGCAGAAGCAGCAAAAGAGACCGGTTCACTGTGACCAAGGCACACACTTCCTTACATTCCAGCACTTTGGAGACACGTGCACTGTAGACCTGGTCGGCATTACCAGACAGTATTATCTGCTCGGCATTACCAGACAGTATTACACATTGAACTCAGAGCC
6_miRNA_brain_aging_single_active_mse_all_organs_10	mmu-miR-34a-5p	mmu-miR-183-5p	mmu-miR-206-3p	mmu-miR-219a-2-3p	mmu-miR-7b-5p	CAACCAGCTAAGACACTGCCA	GTGAATTCTACCAGTGCCATA	CACACACTTCCTTACATTCCA	CAGATGTCCAGCCACAATTCT	AACAAAATCACAAGTCTTCCA	AAAGAGCAGAAGCAGCACAACCAGCTAAGACACTGCCACCAAGGGTGAATTCTACCAGTGCCATAGCACTTCACACACTTCCTTACATTCCACCTGGTCAGATGTCCAGCCACAATTCTTCTGCTAACAAAATCACAAGTCTTCCAAACATTGAACTCAGAGCC
6_miRNA_brain_aging_single_active_mse_all_organs_11	mmu-miR-129-2-3p	mmu-miR-429-3p	mmu-miR-206-3p	mmu-miR-187-3p	mmu-miR-206-3p	TGCTTTTTGGGGTAAGGGCTT	CGGCATTACCAGACAGTATTA	CACACACTTCCTTACATTCCA	CGGCTGCAACACAAGACACGA	CACACACTTCCTTACATTCCA	AAAGAGCAGAAGCAGCATGCTTTTTGGGGTAAGGGCTTCCAAGGCGGCATTACCAGACAGTATTAGCACTTCACACACTTCCTTACATTCCACCTGGTCGGCTGCAACACAAGACACGATCTGCTCACACACTTCCTTACATTCCAAACATTGAACTCAGAGCC
6_miRNA_brain_aging_single_active_mse_all_organs_12	mmu-miR-187-3p	mmu-miR-206-3p	mmu-miR-219a-2-3p	mmu-miR-187-3p	mmu-miR-7a-5p	CGGCTGCAACACAAGACACGA	CACACACTTCCTTACATTCCA	CAGATGTCCAGCCACAATTCT	CGGCTGCAACACAAGACACGA	AACAAAATCACTAGTCTTCCA	AAAGAGCAGAAGCAGCACGGCTGCAACACAAGACACGACCAAGGCACACACTTCCTTACATTCCAGCACTTCAGATGTCCAGCCACAATTCTCCTGGTCGGCTGCAACACAAGACACGATCTGCTAACAAAATCACTAGTCTTCCAAACATTGAACTCAGAGCC
6_miRNA_brain_aging_single_active_mse_all_organs_13	mmu-miR-219a-2-3p	mmu-miR-34a-5p	mmu-miR-187-3p	mmu-miR-429-3p	mmu-miR-219a-2-3p	CAGATGTCCAGCCACAATTCT	CAACCAGCTAAGACACTGCCA	CGGCTGCAACACAAGACACGA	CGGCATTACCAGACAGTATTA	CAGATGTCCAGCCACAATTCT	AAAGAGCAGAAGCAGCACAGATGTCCAGCCACAATTCTCCAAGGCAACCAGCTAAGACACTGCCAGCACTTCGGCTGCAACACAAGACACGACCTGGTCGGCATTACCAGACAGTATTATCTGCTCAGATGTCCAGCCACAATTCTAACATTGAACTCAGAGCC
6_miRNA_brain_aging_single_active_mse_all_organs_14	mmu-miR-139-5p	mmu-miR-206-3p	mmu-miR-137-3p	mmu-miR-137-3p	mmu-miR-429-3p	TGGAGACACGTGCACTGTAGA	CACACACTTCCTTACATTCCA	ACGCGTATTCTTAAGCAATAA	ACGCGTATTCTTAAGCAATAA	CGGCATTACCAGACAGTATTA	AAAGAGCAGAAGCAGCATGGAGACACGTGCACTGTAGACCAAGGCACACACTTCCTTACATTCCAGCACTTACGCGTATTCTTAAGCAATAACCTGGTACGCGTATTCTTAAGCAATAATCTGCTCGGCATTACCAGACAGTATTACACATTGAACTCAGAGCC
6_miRNA_brain_aging_single_active_mse_all_organs_15	mmu-miR-139-5p	mmu-miR-139-5p	mmu-miR-429-3p	mmu-miR-139-5p	mmu-miR-137-3p	TGGAGACACGTGCACTGTAGA	TGGAGACACGTGCACTGTAGA	CGGCATTACCAGACAGTATTA	TGGAGACACGTGCACTGTAGA	ACGCGTATTCTTAAGCAATAA	AAAGAGCAGAAGCAGCATGGAGACACGTGCACTGTAGACCAAGGTGGAGACACGTGCACTGTAGAGCACTTCGGCATTACCAGACAGTATTACCTGGTTGGAGACACGTGCACTGTAGATCTGCTACGCGTATTCTTAAGCAATAACACATTGAACTCAGAGCC
6_miRNA_brain_aging_single_active_ratio_all_organs_1	mmu-miR-204-5p	mmu-miR-204-5p	mmu-miR-204-5p	mmu-miR-429-3p	mmu-miR-204-5p	GGCATAGGATGACAAAGGGAA	GGCATAGGATGACAAAGGGAA	GGCATAGGATGACAAAGGGAA	CGGCATTACCAGACAGTATTA	GGCATAGGATGACAAAGGGAA	AAAGAGCAGAAGCAGCAGGCATAGGATGACAAAGGGAACCAAGGGGCATAGGATGACAAAGGGAAGCACTTGGCATAGGATGACAAAGGGAACCTGGTCGGCATTACCAGACAGTATTATCTGCTGGCATAGGATGACAAAGGGAAAACATTGAACTCAGAGCC
6_miRNA_brain_aging_single_active_ratio_all_organs_2	mmu-miR-34a-5p	mmu-miR-34a-5p	mmu-miR-34a-5p	mmu-miR-34a-5p	mmu-miR-429-3p	CAACCAGCTAAGACACTGCCA	CAACCAGCTAAGACACTGCCA	CAACCAGCTAAGACACTGCCA	CAACCAGCTAAGACACTGCCA	CGGCATTACCAGACAGTATTA	AAAGAGCAGAAGCAGCACAACCAGCTAAGACACTGCCACCAAGGCAACCAGCTAAGACACTGCCAGCACTTCAACCAGCTAAGACACTGCCACCTGGTCAACCAGCTAAGACACTGCCATCTGCTCGGCATTACCAGACAGTATTACACATTGAACTCAGAGCC
6_miRNA_brain_aging_single_active_ratio_all_organs_3	mmu-miR-3099-3p	mmu-miR-3099-3p	mmu-miR-200c-3p	mmu-miR-3099-3p	mmu-miR-127-3p	CCCCAACCTCTCTCTAGCCTA	CCCCAACCTCTCTCTAGCCTA	CATCATTACCCGGCAGTATTA	CCCCAACCTCTCTCTAGCCTA	GCCAAGCTCAGACGGATCCGA	AAAGAGCAGAAGCAGCACCCCAACCTCTCTCTAGCCTACCAAGGCCCCAACCTCTCTCTAGCCTAGCACTTCATCATTACCCGGCAGTATTACCTGGTCCCCAACCTCTCTCTAGCCTATCTGCTGCCAAGCTCAGACGGATCCGAAACATTGAACTCAGAGCC
6_miRNA_brain_aging_single_active_ratio_all_organs_4	mmu-miR-383-5p	mmu-miR-383-5p	mmu-miR-383-5p	mmu-miR-429-3p	mmu-miR-34a-5p	GCCACAGTCACCTTCTGATCT	GCCACAGTCACCTTCTGATCT	GCCACAGTCACCTTCTGATCT	CGGCATTACCAGACAGTATTA	CAACCAGCTAAGACACTGCCA	AAAGAGCAGAAGCAGCAGCCACAGTCACCTTCTGATCTCCAAGGGCCACAGTCACCTTCTGATCTGCACTTGCCACAGTCACCTTCTGATCTCCTGGTCGGCATTACCAGACAGTATTATCTGCTCAACCAGCTAAGACACTGCCAAACATTGAACTCAGAGCC
6_miRNA_brain_aging_single_active_ratio_all_organs_5	mmu-miR-139-5p	mmu-miR-218-5p	mmu-miR-139-5p	mmu-miR-218-5p	mmu-miR-218-5p	TGGAGACACGTGCACTGTAGA	ACATGGTTAGATCAAGCACAA	TGGAGACACGTGCACTGTAGA	ACATGGTTAGATCAAGCACAA	ACATGGTTAGATCAAGCACAA	AAAGAGCAGAAGCAGCATGGAGACACGTGCACTGTAGACCAAGGACATGGTTAGATCAAGCACAAGCACTTTGGAGACACGTGCACTGTAGACCTGGTACATGGTTAGATCAAGCACAATCTGCTACATGGTTAGATCAAGCACAAAACATTGAACTCAGAGCC
6_miRNA_brain_aging_single_active_ratio_all_organs_6	mmu-miR-204-5p	mmu-miR-429-3p	mmu-miR-204-5p	mmu-miR-204-5p	mmu-miR-204-5p	GGCATAGGATGACAAAGGGAA	CGGCATTACCAGACAGTATTA	GGCATAGGATGACAAAGGGAA	GGCATAGGATGACAAAGGGAA	GGCATAGGATGACAAAGGGAA	AAAGAGCAGAAGCAGCAGGCATAGGATGACAAAGGGAACCAAGGCGGCATTACCAGACAGTATTAGCACTTGGCATAGGATGACAAAGGGAACCTGGTGGCATAGGATGACAAAGGGAATCTGCTGGCATAGGATGACAAAGGGAAAACATTGAACTCAGAGCC
6_miRNA_brain_aging_single_active_ratio_all_organs_7	mmu-miR-219a-2-3p	mmu-miR-149-5p	mmu-miR-127-3p	mmu-miR-127-3p	mmu-miR-139-5p	CAGATGTCCAGCCACAATTCT	GAGTGAAGACACGGAGCCAGA	GCCAAGCTCAGACGGATCCGA	GCCAAGCTCAGACGGATCCGA	TGGAGACACGTGCACTGTAGA	AAAGAGCAGAAGCAGCACAGATGTCCAGCCACAATTCTCCAAGGGAGTGAAGACACGGAGCCAGAGCACTTGCCAAGCTCAGACGGATCCGACCTGGTGCCAAGCTCAGACGGATCCGATCTGCTTGGAGACACGTGCACTGTAGAAACATTGAACTCAGAGCC
6_miRNA_brain_aging_single_active_ratio_all_organs_8	mmu-miR-34a-5p	mmu-miR-429-3p	mmu-miR-138-5p	mmu-miR-34a-5p	mmu-miR-15a-5p	CAACCAGCTAAGACACTGCCA	CGGCATTACCAGACAGTATTA	GCCTGATTCACAACACCAGCT	CAACCAGCTAAGACACTGCCA	ACAAACCATTATGTGCTGCTA	AAAGAGCAGAAGCAGCACAACCAGCTAAGACACTGCCACCAAGGCGGCATTACCAGACAGTATTAGCACTTGCCTGATTCACAACACCAGCTCCTGGTCAACCAGCTAAGACACTGCCATCTGCTACAAACCATTATGTGCTGCTAAACATTGAACTCAGAGCC
6_miRNA_brain_aging_single_active_ratio_all_organs_9	mmu-miR-429-3p	mmu-miR-139-5p	mmu-miR-139-5p	mmu-miR-139-5p	mmu-miR-139-5p	CGGCATTACCAGACAGTATTA	TGGAGACACGTGCACTGTAGA	TGGAGACACGTGCACTGTAGA	TGGAGACACGTGCACTGTAGA	TGGAGACACGTGCACTGTAGA	AAAGAGCAGAAGCAGCACGGCATTACCAGACAGTATTACCAAGGTGGAGACACGTGCACTGTAGAGCACTTTGGAGACACGTGCACTGTAGACCTGGTTGGAGACACGTGCACTGTAGATCTGCTTGGAGACACGTGCACTGTAGAAACATTGAACTCAGAGCC
6_miRNA_brain_aging_single_active_ratio_all_organs_10	mmu-miR-7a-5p	mmu-miR-204-5p	mmu-miR-219a-2-3p	mmu-miR-219a-2-3p	mmu-miR-219a-2-3p	AACAAAATCACTAGTCTTCCA	GGCATAGGATGACAAAGGGAA	CAGATGTCCAGCCACAATTCT	CAGATGTCCAGCCACAATTCT	CAGATGTCCAGCCACAATTCT	AAAGAGCAGAAGCAGCAAACAAAATCACTAGTCTTCCACCAAGGGGCATAGGATGACAAAGGGAAGCACTTCAGATGTCCAGCCACAATTCTCCTGGTCAGATGTCCAGCCACAATTCTTCTGCTCAGATGTCCAGCCACAATTCTAACATTGAACTCAGAGCC
6_miRNA_brain_aging_single_active_ratio_all_organs_11	mmu-miR-124-3p	mmu-miR-429-3p	mmu-miR-139-5p	mmu-miR-138-5p	mmu-miR-124-3p	AGGCATTCACCGCGTGCCTTA	CGGCATTACCAGACAGTATTA	TGGAGACACGTGCACTGTAGA	GCCTGATTCACAACACCAGCT	AGGCATTCACCGCGTGCCTTA	AAAGAGCAGAAGCAGCAAGGCATTCACCGCGTGCCTTACCAAGGCGGCATTACCAGACAGTATTAGCACTTTGGAGACACGTGCACTGTAGACCTGGTGCCTGATTCACAACACCAGCTTCTGCTAGGCATTCACCGCGTGCCTTAAACATTGAACTCAGAGCC
6_miRNA_brain_aging_single_active_ratio_all_organs_12	mmu-miR-187-3p	mmu-miR-429-3p	mmu-miR-187-3p	mmu-miR-7a-5p	mmu-miR-204-5p	CGGCTGCAACACAAGACACGA	CGGCATTACCAGACAGTATTA	CGGCTGCAACACAAGACACGA	AACAAAATCACTAGTCTTCCA	GGCATAGGATGACAAAGGGAA	AAAGAGCAGAAGCAGCACGGCTGCAACACAAGACACGACCAAGGCGGCATTACCAGACAGTATTAGCACTTCGGCTGCAACACAAGACACGACCTGGTAACAAAATCACTAGTCTTCCATCTGCTGGCATAGGATGACAAAGGGAAAACATTGAACTCAGAGCC
6_miRNA_brain_aging_single_active_ratio_all_organs_13	mmu-miR-34a-5p	mmu-miR-219a-2-3p	mmu-miR-34a-5p	mmu-miR-34a-5p	mmu-miR-219a-2-3p	CAACCAGCTAAGACACTGCCA	CAGATGTCCAGCCACAATTCT	CAACCAGCTAAGACACTGCCA	CAACCAGCTAAGACACTGCCA	CAGATGTCCAGCCACAATTCT	AAAGAGCAGAAGCAGCACAACCAGCTAAGACACTGCCACCAAGGCAGATGTCCAGCCACAATTCTGCACTTCAACCAGCTAAGACACTGCCACCTGGTCAACCAGCTAAGACACTGCCATCTGCTCAGATGTCCAGCCACAATTCTAACATTGAACTCAGAGCC
6_miRNA_brain_aging_single_active_ratio_all_organs_14	mmu-miR-138-5p	mmu-miR-429-3p	mmu-miR-138-5p	mmu-miR-138-5p	mmu-miR-138-5p	GCCTGATTCACAACACCAGCT	CGGCATTACCAGACAGTATTA	GCCTGATTCACAACACCAGCT	GCCTGATTCACAACACCAGCT	GCCTGATTCACAACACCAGCT	AAAGAGCAGAAGCAGCAGCCTGATTCACAACACCAGCTCCAAGGCGGCATTACCAGACAGTATTAGCACTTGCCTGATTCACAACACCAGCTCCTGGTGCCTGATTCACAACACCAGCTTCTGCTGCCTGATTCACAACACCAGCTAACATTGAACTCAGAGCC
6_miRNA_brain_aging_single_active_ratio_all_organs_15	mmu-miR-139-5p	mmu-miR-139-5p	mmu-miR-139-5p	mmu-miR-139-5p	mmu-miR-139-5p	TGGAGACACGTGCACTGTAGA	TGGAGACACGTGCACTGTAGA	TGGAGACACGTGCACTGTAGA	TGGAGACACGTGCACTGTAGA	TGGAGACACGTGCACTGTAGA	AAAGAGCAGAAGCAGCATGGAGACACGTGCACTGTAGACCAAGGTGGAGACACGTGCACTGTAGAGCACTTTGGAGACACGTGCACTGTAGACCTGGTTGGAGACACGTGCACTGTAGATCTGCTTGGAGACACGTGCACTGTAGAAACATTGAACTCAGAGCC
