## Supplementary material for "MicroRNA-directed control of complex mRNA stability patterns across cell types": Design of Library 3: 6_mouse_muris_senis_1_targets_inserted.csv

	miRNA1	target1	seq
6_miRNA_muris_senis_single_target_linear_all_organs_8	mmu-miR-122-5p	AAACACCATTGTCACACTCCA	AAAGAGCAGAAGCAGCAGCATCTCTGTACATTTTGGAGCCAAGGGTTCAGAGACTCAGGGCCCCAGCACTTAAACACCATTGTCACACTCCACCTGGTAATCAGTACTGTGTACAGAATTCTGCTACCTCACTACAAGCAGAAGGAAACATTGAACTCAGAGCC
6_miRNA_muris_senis_single_target_linear_all_organs_13	mmu-miR-142a-5p	AGTAGTGCTTTCTACTTTATG	AAAGAGCAGAAGCAGCAGCATCTCTGTACATTTTGGAGCCAAGGGTTCAGAGACTCAGGGCCCCAGCACTTAGTAGTGCTTTCTACTTTATGCCTGGTAATCAGTACTGTGTACAGAATTCTGCTACCTCACTACAAGCAGAAGGAAACATTGAACTCAGAGCC
6_miRNA_muris_senis_single_target_mse_all_organs_3	mmu-miR-223-3p	GGGGTATTTGACAAACTGACA	AAAGAGCAGAAGCAGCAGCATCTCTGTACATTTTGGAGCCAAGGGTTCAGAGACTCAGGGCCCCAGCACTTGGGGTATTTGACAAACTGACACCTGGTAATCAGTACTGTGTACAGAATTCTGCTACCTCACTACAAGCAGAAGGAAACATTGAACTCAGAGCC
6_miRNA_muris_senis_single_target_mse_all_organs_8	mmu-miR-122-5p	AAACACCATTGTCACACTCCA	AAAGAGCAGAAGCAGCAGCATCTCTGTACATTTTGGAGCCAAGGGTTCAGAGACTCAGGGCCCCAGCACTTAAACACCATTGTCACACTCCACCTGGTAATCAGTACTGTGTACAGAATTCTGCTACCTCACTACAAGCAGAAGGAAACATTGAACTCAGAGCC
6_miRNA_muris_senis_single_target_mse_all_organs_13	mmu-miR-142a-5p	AGTAGTGCTTTCTACTTTATG	AAAGAGCAGAAGCAGCAGCATCTCTGTACATTTTGGAGCCAAGGGTTCAGAGACTCAGGGCCCCAGCACTTAGTAGTGCTTTCTACTTTATGCCTGGTAATCAGTACTGTGTACAGAATTCTGCTACCTCACTACAAGCAGAAGGAAACATTGAACTCAGAGCC
