## Supplementary material for "MicroRNA-directed control of complex mRNA stability patterns across cell types": Design of Library 3: 6_mouse_muris_senis_2_targets_inserted.csv

	miRNA1	miRNA2	target1	target2	seq
6_miRNA_muris_senis_single_target_linear_all_organs_2	mmu-miR-223-3p	mmu-miR-223-3p	GGGGTATTTGACAAACTGACA	GGGGTATTTGACAAACTGACA	AAAGAGCAGAAGCAGCAGCATCTCTGTACATTTTGGAGCCAAGGGTTCAGAGACTCAGGGGGTATTTGACAAACTGACAGACACCGGGGTATTTGACAAACTGACACTGTGTACAGAATTCTGCTACCTCACTACAAGCAGAAGGAAACATTGAACTCAGAGCC
6_miRNA_muris_senis_single_target_linear_all_organs_3	mmu-miR-223-3p	mmu-miR-380-3p	GGGGTATTTGACAAACTGACA	AGATGTGGACCATACTACATA	AAAGAGCAGAAGCAGCAGCATCTCTGTACATTTTGGAGCCAAGGGTTCAGAGACTCAGGGGGTATTTGACAAACTGACAGACACCAGATGTGGACCATACTACATACTGTGTACAGAATTCTGCTACCTCACTACAAGCAGAAGGAAACATTGAACTCAGAGCC
6_miRNA_muris_senis_single_target_linear_all_organs_7	mmu-miR-1a-3p	mmu-miR-499-5p	TACATACTTCTTTACATTCCA	AAACATCACTGCAAGTCTTAA	AAAGAGCAGAAGCAGCAGCATCTCTGTACATTTTGGAGCCAAGGGTTCAGAGACTCAGTACATACTTCTTTACATTCCAGACACCAAACATCACTGCAAGTCTTAACTGTGTACAGAATTCTGCTACCTCACTACAAGCAGAAGGAAACATTGAACTCAGAGCC
6_miRNA_muris_senis_single_target_linear_all_organs_11	mmu-miR-205-5p	mmu-miR-205-5p	AGACTCCGGTGGAATGAAGGA	AGACTCCGGTGGAATGAAGGA	AAAGAGCAGAAGCAGCAGCATCTCTGTACATTTTGGAGCCAAGGGTTCAGAGACTCAGAGACTCCGGTGGAATGAAGGAGACACCAGACTCCGGTGGAATGAAGGACTGTGTACAGAATTCTGCTACCTCACTACAAGCAGAAGGAAACATTGAACTCAGAGCC
6_miRNA_muris_senis_single_target_mse_all_organs_2	mmu-miR-140-3p	mmu-miR-140-3p	CCGTGGTTCTACCCTGTGGTA	CCGTGGTTCTACCCTGTGGTA	AAAGAGCAGAAGCAGCAGCATCTCTGTACATTTTGGAGCCAAGGGTTCAGAGACTCAGCCGTGGTTCTACCCTGTGGTAGACACCCCGTGGTTCTACCCTGTGGTACTGTGTACAGAATTCTGCTACCTCACTACAAGCAGAAGGAAACATTGAACTCAGAGCC
6_miRNA_muris_senis_single_target_mse_all_organs_7	mmu-miR-1a-3p	mmu-miR-133a-5p	TACATACTTCTTTACATTCCA	ATTTGGTTCCATTTTACCAGC	AAAGAGCAGAAGCAGCAGCATCTCTGTACATTTTGGAGCCAAGGGTTCAGAGACTCAGTACATACTTCTTTACATTCCAGACACCATTTGGTTCCATTTTACCAGCCTGTGTACAGAATTCTGCTACCTCACTACAAGCAGAAGGAAACATTGAACTCAGAGCC
6_miRNA_muris_senis_single_target_mse_all_organs_11	mmu-miR-205-5p	mmu-miR-205-5p	AGACTCCGGTGGAATGAAGGA	AGACTCCGGTGGAATGAAGGA	AAAGAGCAGAAGCAGCAGCATCTCTGTACATTTTGGAGCCAAGGGTTCAGAGACTCAGAGACTCCGGTGGAATGAAGGAGACACCAGACTCCGGTGGAATGAAGGACTGTGTACAGAATTCTGCTACCTCACTACAAGCAGAAGGAAACATTGAACTCAGAGCC
