## Supplementary material for "MicroRNA-directed control of complex mRNA stability patterns across cell types": Design of Library 3: 6_mouse_muris_senis_4_targets_inserted.csv

	miRNA1	miRNA2	miRNA3	miRNA4	target1	target2	target3	target4	seq
6_miRNA_muris_senis_single_target_linear_all_organs_4	mmu-miR-219a-2-3p	mmu-miR-219a-2-3p	mmu-miR-9-5p	mmu-miR-219a-2-3p	CAGATGTCCAGCCACAATTCT	CAGATGTCCAGCCACAATTCT	ATACAGCTAGATAACCAAAGA	CAGATGTCCAGCCACAATTCT	AAAGAGCAGAAGCAGCAGCATCTCTGTACATCAGATGTCCAGCCACAATTCTACTCAGCAGATGTCCAGCCACAATTCTGACACCATACAGCTAGATAACCAAAGACTGTGTCAGATGTCCAGCCACAATTCTACAAGCAGAAGGAAACATTGAACTCAGAGCC
6_miRNA_muris_senis_single_target_linear_all_organs_6	mmu-miR-196b-5p	mmu-miR-196b-5p	mmu-miR-196b-5p	mmu-miR-196b-5p	CCAACAACAGGAAACTACCTA	CCAACAACAGGAAACTACCTA	CCAACAACAGGAAACTACCTA	CCAACAACAGGAAACTACCTA	AAAGAGCAGAAGCAGCAGCATCTCTGTACATCCAACAACAGGAAACTACCTAACTCAGCCAACAACAGGAAACTACCTAGACACCCCAACAACAGGAAACTACCTACTGTGTCCAACAACAGGAAACTACCTAACAAGCAGAAGGAAACATTGAACTCAGAGCC
6_miRNA_muris_senis_single_target_mse_all_organs_6	mmu-miR-187-3p	mmu-miR-187-3p	mmu-miR-187-3p	mmu-miR-187-3p	CGGCTGCAACACAAGACACGA	CGGCTGCAACACAAGACACGA	CGGCTGCAACACAAGACACGA	CGGCTGCAACACAAGACACGA	AAAGAGCAGAAGCAGCAGCATCTCTGTACATCGGCTGCAACACAAGACACGAACTCAGCGGCTGCAACACAAGACACGAGACACCCGGCTGCAACACAAGACACGACTGTGTCGGCTGCAACACAAGACACGAACAAGCAGAAGGAAACATTGAACTCAGAGCC
6_miRNA_muris_senis_single_target_mse_all_organs_12	mmu-miR-215-3p	mmu-miR-215-3p	mmu-miR-215-3p	mmu-miR-215-3p	ATTGGCCTACAGAATGACAGA	ATTGGCCTACAGAATGACAGA	ATTGGCCTACAGAATGACAGA	ATTGGCCTACAGAATGACAGA	AAAGAGCAGAAGCAGCAGCATCTCTGTACATATTGGCCTACAGAATGACAGAACTCAGATTGGCCTACAGAATGACAGAGACACCATTGGCCTACAGAATGACAGACTGTGTATTGGCCTACAGAATGACAGAACAAGCAGAAGGAAACATTGAACTCAGAGCC
