## Supplementary material for "MicroRNA-directed control of complex mRNA stability patterns across cell types": Design of Library 3: 6_mouse_muris_senis_5_targets_inserted.csv

	miRNA1	miRNA2	miRNA3	miRNA4	miRNA5	target1	target2	target3	target4	target5	seq
6_miRNA_muris_senis_single_target_linear_all_organs_1	mmu-miR-708-5p	mmu-miR-708-5p	mmu-miR-708-5p	mmu-miR-708-5p	mmu-miR-708-5p	CAGCTAGATTGTAAGCTCCTT	CAGCTAGATTGTAAGCTCCTT	CAGCTAGATTGTAAGCTCCTT	CAGCTAGATTGTAAGCTCCTT	CAGCTAGATTGTAAGCTCCTT	AAAGAGCAGAAGCAGCACAGCTAGATTGTAAGCTCCTTCCAAGGCAGCTAGATTGTAAGCTCCTTGCACTTCAGCTAGATTGTAAGCTCCTTCCTGGTCAGCTAGATTGTAAGCTCCTTTCTGCTCAGCTAGATTGTAAGCTCCTTAACATTGAACTCAGAGCC
6_miRNA_muris_senis_single_target_linear_all_organs_5	mmu-miR-208a-3p	mmu-miR-208a-3p	mmu-miR-208a-3p	mmu-miR-208a-3p	mmu-miR-208a-3p	CAAGCTTTTTGCTCGTCTTAT	CAAGCTTTTTGCTCGTCTTAT	CAAGCTTTTTGCTCGTCTTAT	CAAGCTTTTTGCTCGTCTTAT	CAAGCTTTTTGCTCGTCTTAT	AAAGAGCAGAAGCAGCACAAGCTTTTTGCTCGTCTTATCCAAGGCAAGCTTTTTGCTCGTCTTATGCACTTCAAGCTTTTTGCTCGTCTTATCCTGGTCAAGCTTTTTGCTCGTCTTATTCTGCTCAAGCTTTTTGCTCGTCTTATAACATTGAACTCAGAGCC
6_miRNA_muris_senis_single_target_linear_all_organs_9	mmu-miR-34b-5p	mmu-miR-34b-5p	mmu-miR-34b-5p	mmu-miR-34b-5p	mmu-miR-34b-5p	AATCAGCTAATTACACTGCCT	AATCAGCTAATTACACTGCCT	AATCAGCTAATTACACTGCCT	AATCAGCTAATTACACTGCCT	AATCAGCTAATTACACTGCCT	AAAGAGCAGAAGCAGCAAATCAGCTAATTACACTGCCTCCAAGGAATCAGCTAATTACACTGCCTGCACTTAATCAGCTAATTACACTGCCTCCTGGTAATCAGCTAATTACACTGCCTTCTGCTAATCAGCTAATTACACTGCCTAACATTGAACTCAGAGCC
6_miRNA_muris_senis_single_target_linear_all_organs_10	mmu-miR-216a-5p	mmu-miR-216a-5p	mmu-miR-216a-5p	mmu-miR-217-5p	mmu-miR-216a-5p	CACAGTTGCCAGCTGAGATTA	CACAGTTGCCAGCTGAGATTA	CACAGTTGCCAGCTGAGATTA	CAGTCAGTTCCTGATGCAGTA	CACAGTTGCCAGCTGAGATTA	AAAGAGCAGAAGCAGCACACAGTTGCCAGCTGAGATTACCAAGGCACAGTTGCCAGCTGAGATTAGCACTTCACAGTTGCCAGCTGAGATTACCTGGTCAGTCAGTTCCTGATGCAGTATCTGCTCACAGTTGCCAGCTGAGATTACACATTGAACTCAGAGCC
6_miRNA_muris_senis_single_target_linear_all_organs_12	mmu-miR-215-3p	mmu-miR-215-3p	mmu-miR-215-3p	mmu-miR-215-3p	mmu-miR-215-3p	ATTGGCCTACAGAATGACAGA	ATTGGCCTACAGAATGACAGA	ATTGGCCTACAGAATGACAGA	ATTGGCCTACAGAATGACAGA	ATTGGCCTACAGAATGACAGA	AAAGAGCAGAAGCAGCAATTGGCCTACAGAATGACAGACCAAGGATTGGCCTACAGAATGACAGAGCACTTATTGGCCTACAGAATGACAGACCTGGTATTGGCCTACAGAATGACAGATCTGCTATTGGCCTACAGAATGACAGAAACATTGAACTCAGAGCC
6_miRNA_muris_senis_single_target_mse_all_organs_1	mmu-miR-708-5p	mmu-miR-708-5p	mmu-miR-708-5p	mmu-miR-708-5p	mmu-miR-708-5p	CAGCTAGATTGTAAGCTCCTT	CAGCTAGATTGTAAGCTCCTT	CAGCTAGATTGTAAGCTCCTT	CAGCTAGATTGTAAGCTCCTT	CAGCTAGATTGTAAGCTCCTT	AAAGAGCAGAAGCAGCACAGCTAGATTGTAAGCTCCTTCCAAGGCAGCTAGATTGTAAGCTCCTTGCACTTCAGCTAGATTGTAAGCTCCTTCCTGGTCAGCTAGATTGTAAGCTCCTTTCTGCTCAGCTAGATTGTAAGCTCCTTAACATTGAACTCAGAGCC
6_miRNA_muris_senis_single_target_mse_all_organs_4	mmu-miR-219a-2-3p	mmu-miR-219a-2-3p	mmu-miR-219a-2-3p	mmu-miR-219a-2-3p	mmu-miR-9-5p	CAGATGTCCAGCCACAATTCT	CAGATGTCCAGCCACAATTCT	CAGATGTCCAGCCACAATTCT	CAGATGTCCAGCCACAATTCT	ATACAGCTAGATAACCAAAGA	AAAGAGCAGAAGCAGCACAGATGTCCAGCCACAATTCTCCAAGGCAGATGTCCAGCCACAATTCTGCACTTCAGATGTCCAGCCACAATTCTCCTGGTCAGATGTCCAGCCACAATTCTTCTGCTATACAGCTAGATAACCAAAGAAACATTGAACTCAGAGCC
6_miRNA_muris_senis_single_target_mse_all_organs_5	mmu-miR-208a-3p	mmu-miR-208a-3p	mmu-miR-499-5p	mmu-miR-208a-3p	mmu-miR-208a-3p	CAAGCTTTTTGCTCGTCTTAT	CAAGCTTTTTGCTCGTCTTAT	AAACATCACTGCAAGTCTTAA	CAAGCTTTTTGCTCGTCTTAT	CAAGCTTTTTGCTCGTCTTAT	AAAGAGCAGAAGCAGCACAAGCTTTTTGCTCGTCTTATCCAAGGCAAGCTTTTTGCTCGTCTTATGCACTTAAACATCACTGCAAGTCTTAACCTGGTCAAGCTTTTTGCTCGTCTTATTCTGCTCAAGCTTTTTGCTCGTCTTATAACATTGAACTCAGAGCC
6_miRNA_muris_senis_single_target_mse_all_organs_9	mmu-miR-34b-5p	mmu-miR-34b-5p	mmu-miR-34b-5p	mmu-miR-34c-5p	mmu-miR-34b-5p	AATCAGCTAATTACACTGCCT	AATCAGCTAATTACACTGCCT	AATCAGCTAATTACACTGCCT	AATCAGCTAACTACACTGCCT	AATCAGCTAATTACACTGCCT	AAAGAGCAGAAGCAGCAAATCAGCTAATTACACTGCCTCCAAGGAATCAGCTAATTACACTGCCTGCACTTAATCAGCTAATTACACTGCCTCCTGGTAATCAGCTAACTACACTGCCTTCTGCTAATCAGCTAATTACACTGCCTAACATTGAACTCAGAGCC
6_miRNA_muris_senis_single_target_mse_all_organs_10	mmu-miR-216a-5p	mmu-miR-217-5p	mmu-miR-216a-5p	mmu-miR-216a-5p	mmu-miR-216a-5p	CACAGTTGCCAGCTGAGATTA	CAGTCAGTTCCTGATGCAGTA	CACAGTTGCCAGCTGAGATTA	CACAGTTGCCAGCTGAGATTA	CACAGTTGCCAGCTGAGATTA	AAAGAGCAGAAGCAGCACACAGTTGCCAGCTGAGATTACCAAGGCAGTCAGTTCCTGATGCAGTAGCACTTCACAGTTGCCAGCTGAGATTACCTGGTCACAGTTGCCAGCTGAGATTATCTGCTCACAGTTGCCAGCTGAGATTACACATTGAACTCAGAGCC
6_miRNA_muris_senis_single_target_ratio_all_organs_1	mmu-miR-193a-3p	mmu-miR-193a-3p	mmu-miR-193a-3p	mmu-miR-193a-3p	mmu-miR-193a-3p	CTGGGACTTTGTAGGCCAGTT	CTGGGACTTTGTAGGCCAGTT	CTGGGACTTTGTAGGCCAGTT	CTGGGACTTTGTAGGCCAGTT	CTGGGACTTTGTAGGCCAGTT	AAAGAGCAGAAGCAGCACTGGGACTTTGTAGGCCAGTTCCAAGGCTGGGACTTTGTAGGCCAGTTGCACTTCTGGGACTTTGTAGGCCAGTTCCTGGTCTGGGACTTTGTAGGCCAGTTTCTGCTCTGGGACTTTGTAGGCCAGTTAACATTGAACTCAGAGCC
6_miRNA_muris_senis_single_target_ratio_all_organs_2	mmu-miR-1a-3p	mmu-miR-1a-3p	mmu-miR-1a-3p	mmu-miR-1a-3p	mmu-miR-1a-3p	TACATACTTCTTTACATTCCA	TACATACTTCTTTACATTCCA	TACATACTTCTTTACATTCCA	TACATACTTCTTTACATTCCA	TACATACTTCTTTACATTCCA	AAAGAGCAGAAGCAGCATACATACTTCTTTACATTCCACCAAGGTACATACTTCTTTACATTCCAGCACTTTACATACTTCTTTACATTCCACCTGGTTACATACTTCTTTACATTCCATCTGCTTACATACTTCTTTACATTCCAAACATTGAACTCAGAGCC
6_miRNA_muris_senis_single_target_ratio_all_organs_3	mmu-miR-451a	mmu-miR-451a	mmu-miR-451a	mmu-miR-451a	mmu-miR-451a	ACTCAGTAATGGTAACGGTTT	ACTCAGTAATGGTAACGGTTT	ACTCAGTAATGGTAACGGTTT	ACTCAGTAATGGTAACGGTTT	ACTCAGTAATGGTAACGGTTT	AAAGAGCAGAAGCAGCAACTCAGTAATGGTAACGGTTTCCAAGGACTCAGTAATGGTAACGGTTTGCACTTACTCAGTAATGGTAACGGTTTCCTGGTACTCAGTAATGGTAACGGTTTTCTGCTACTCAGTAATGGTAACGGTTTAACATTGAACTCAGAGCC
6_miRNA_muris_senis_single_target_ratio_all_organs_4	mmu-miR-124-3p	mmu-miR-124-3p	mmu-miR-124-3p	mmu-miR-124-3p	mmu-miR-124-3p	AGGCATTCACCGCGTGCCTTA	AGGCATTCACCGCGTGCCTTA	AGGCATTCACCGCGTGCCTTA	AGGCATTCACCGCGTGCCTTA	AGGCATTCACCGCGTGCCTTA	AAAGAGCAGAAGCAGCAAGGCATTCACCGCGTGCCTTACCAAGGAGGCATTCACCGCGTGCCTTAGCACTTAGGCATTCACCGCGTGCCTTACCTGGTAGGCATTCACCGCGTGCCTTATCTGCTAGGCATTCACCGCGTGCCTTAAACATTGAACTCAGAGCC
6_miRNA_muris_senis_single_target_ratio_all_organs_5	mmu-miR-1a-3p	mmu-miR-1a-3p	mmu-miR-1a-3p	mmu-miR-1a-3p	mmu-miR-1a-3p	TACATACTTCTTTACATTCCA	TACATACTTCTTTACATTCCA	TACATACTTCTTTACATTCCA	TACATACTTCTTTACATTCCA	TACATACTTCTTTACATTCCA	AAAGAGCAGAAGCAGCATACATACTTCTTTACATTCCACCAAGGTACATACTTCTTTACATTCCAGCACTTTACATACTTCTTTACATTCCACCTGGTTACATACTTCTTTACATTCCATCTGCTTACATACTTCTTTACATTCCAAACATTGAACTCAGAGCC
6_miRNA_muris_senis_single_target_ratio_all_organs_6	mmu-miR-192-5p	mmu-miR-192-5p	mmu-miR-192-5p	mmu-miR-192-5p	mmu-miR-192-5p	GGCTGTCAATTCATAGGTCAG	GGCTGTCAATTCATAGGTCAG	GGCTGTCAATTCATAGGTCAG	GGCTGTCAATTCATAGGTCAG	GGCTGTCAATTCATAGGTCAG	AAAGAGCAGAAGCAGCAGGCTGTCAATTCATAGGTCAGCCAAGGGGCTGTCAATTCATAGGTCAGGCACTTGGCTGTCAATTCATAGGTCAGCCTGGTGGCTGTCAATTCATAGGTCAGTCTGCTGGCTGTCAATTCATAGGTCAGAACATTGAACTCAGAGCC
6_miRNA_muris_senis_single_target_ratio_all_organs_7	mmu-miR-133b-3p	mmu-miR-133b-3p	mmu-miR-133a-3p	mmu-miR-133a-3p	mmu-miR-133a-3p	AGCTGGTTGAAGGGGACCAAA	AGCTGGTTGAAGGGGACCAAA	AGCTGGTTGAAGGGGACCAAA	AGCTGGTTGAAGGGGACCAAA	AGCTGGTTGAAGGGGACCAAA	AAAGAGCAGAAGCAGCAAGCTGGTTGAAGGGGACCAAACCAAGGAGCTGGTTGAAGGGGACCAAAGCACTTAGCTGGTTGAAGGGGACCAAACCTGGTAGCTGGTTGAAGGGGACCAAATCTGCTAGCTGGTTGAAGGGGACCAAAAACATTGAACTCAGAGCC
6_miRNA_muris_senis_single_target_ratio_all_organs_8	mmu-miR-122-5p	mmu-miR-122-5p	mmu-miR-122-5p	mmu-miR-122-5p	mmu-miR-122-5p	AAACACCATTGTCACACTCCA	AAACACCATTGTCACACTCCA	AAACACCATTGTCACACTCCA	AAACACCATTGTCACACTCCA	AAACACCATTGTCACACTCCA	AAAGAGCAGAAGCAGCAAAACACCATTGTCACACTCCACCAAGGAAACACCATTGTCACACTCCAGCACTTAAACACCATTGTCACACTCCACCTGGTAAACACCATTGTCACACTCCATCTGCTAAACACCATTGTCACACTCCAAACATTGAACTCAGAGCC
6_miRNA_muris_senis_single_target_ratio_all_organs_9	mmu-miR-34b-5p	mmu-miR-34b-5p	mmu-miR-34b-5p	mmu-miR-34b-5p	mmu-miR-34b-5p	AATCAGCTAATTACACTGCCT	AATCAGCTAATTACACTGCCT	AATCAGCTAATTACACTGCCT	AATCAGCTAATTACACTGCCT	AATCAGCTAATTACACTGCCT	AAAGAGCAGAAGCAGCAAATCAGCTAATTACACTGCCTCCAAGGAATCAGCTAATTACACTGCCTGCACTTAATCAGCTAATTACACTGCCTCCTGGTAATCAGCTAATTACACTGCCTTCTGCTAATCAGCTAATTACACTGCCTAACATTGAACTCAGAGCC
6_miRNA_muris_senis_single_target_ratio_all_organs_10	mmu-miR-375-3p	mmu-miR-375-3p	mmu-miR-375-3p	mmu-miR-375-3p	mmu-miR-375-3p	CACGCGAGCCGAACGAACAAA	CACGCGAGCCGAACGAACAAA	CACGCGAGCCGAACGAACAAA	CACGCGAGCCGAACGAACAAA	CACGCGAGCCGAACGAACAAA	AAAGAGCAGAAGCAGCACACGCGAGCCGAACGAACAAACCAAGGCACGCGAGCCGAACGAACAAAGCACTTCACGCGAGCCGAACGAACAAACCTGGTCACGCGAGCCGAACGAACAAATCTGCTCACGCGAGCCGAACGAACAAAAACATTGAACTCAGAGCC
6_miRNA_muris_senis_single_target_ratio_all_organs_11	mmu-miR-205-5p	mmu-miR-205-5p	mmu-miR-205-5p	mmu-miR-205-5p	mmu-miR-205-5p	AGACTCCGGTGGAATGAAGGA	AGACTCCGGTGGAATGAAGGA	AGACTCCGGTGGAATGAAGGA	AGACTCCGGTGGAATGAAGGA	AGACTCCGGTGGAATGAAGGA	AAAGAGCAGAAGCAGCAAGACTCCGGTGGAATGAAGGACCAAGGAGACTCCGGTGGAATGAAGGAGCACTTAGACTCCGGTGGAATGAAGGACCTGGTAGACTCCGGTGGAATGAAGGATCTGCTAGACTCCGGTGGAATGAAGGAAACATTGAACTCAGAGCC
6_miRNA_muris_senis_single_target_ratio_all_organs_12	mmu-miR-192-5p	mmu-miR-192-5p	mmu-miR-192-5p	mmu-miR-192-5p	mmu-miR-192-5p	GGCTGTCAATTCATAGGTCAG	GGCTGTCAATTCATAGGTCAG	GGCTGTCAATTCATAGGTCAG	GGCTGTCAATTCATAGGTCAG	GGCTGTCAATTCATAGGTCAG	AAAGAGCAGAAGCAGCAGGCTGTCAATTCATAGGTCAGCCAAGGGGCTGTCAATTCATAGGTCAGGCACTTGGCTGTCAATTCATAGGTCAGCCTGGTGGCTGTCAATTCATAGGTCAGTCTGCTGGCTGTCAATTCATAGGTCAGAACATTGAACTCAGAGCC
6_miRNA_muris_senis_single_target_ratio_all_organs_13	mmu-miR-142a-3p	mmu-miR-142a-3p	mmu-miR-142a-3p	mmu-miR-142a-3p	mmu-miR-142a-3p	CATAAAGTAGGAAACACTACA	CATAAAGTAGGAAACACTACA	CATAAAGTAGGAAACACTACA	CATAAAGTAGGAAACACTACA	CATAAAGTAGGAAACACTACA	AAAGAGCAGAAGCAGCACATAAAGTAGGAAACACTACACCAAGGCATAAAGTAGGAAACACTACAGCACTTCATAAAGTAGGAAACACTACACCTGGTCATAAAGTAGGAAACACTACATCTGCTCATAAAGTAGGAAACACTACAAACATTGAACTCAGAGCC
6_miRNA_muris_senis_single_active_linear_all_organs_1	mmu-miR-208a-3p	mmu-miR-122-5p	mmu-miR-429-3p	mmu-miR-144-3p	mmu-miR-429-3p	CAAGCTTTTTGCTCGTCTTAT	AAACACCATTGTCACACTCCA	CGGCATTACCAGACAGTATTA	AAGTACATCATCTATACTGTA	CGGCATTACCAGACAGTATTA	AAAGAGCAGAAGCAGCACAAGCTTTTTGCTCGTCTTATCCAAGGAAACACCATTGTCACACTCCAGCACTTCGGCATTACCAGACAGTATTACCTGGTAAGTACATCATCTATACTGTATCTGCTCGGCATTACCAGACAGTATTACACATTGAACTCAGAGCC
6_miRNA_muris_senis_single_active_linear_all_organs_2	mmu-miR-429-3p	mmu-miR-208a-3p	mmu-miR-138-5p	mmu-miR-429-3p	mmu-miR-122-5p	CGGCATTACCAGACAGTATTA	CAAGCTTTTTGCTCGTCTTAT	GCCTGATTCACAACACCAGCT	CGGCATTACCAGACAGTATTA	AAACACCATTGTCACACTCCA	AAAGAGCAGAAGCAGCACGGCATTACCAGACAGTATTACCAAGGCAAGCTTTTTGCTCGTCTTATGCACTTGCCTGATTCACAACACCAGCTCCTGGTCGGCATTACCAGACAGTATTATCTGCTAAACACCATTGTCACACTCCAAACATTGAACTCAGAGCC
6_miRNA_muris_senis_single_active_linear_all_organs_3	mmu-miR-429-3p	mmu-miR-429-3p	mmu-miR-133a-5p	mmu-miR-208a-3p	mmu-miR-122-5p	CGGCATTACCAGACAGTATTA	CGGCATTACCAGACAGTATTA	ATTTGGTTCCATTTTACCAGC	CAAGCTTTTTGCTCGTCTTAT	AAACACCATTGTCACACTCCA	AAAGAGCAGAAGCAGCACGGCATTACCAGACAGTATTACCAAGGCGGCATTACCAGACAGTATTAGCACTTATTTGGTTCCATTTTACCAGCCCTGGTCAAGCTTTTTGCTCGTCTTATTCTGCTAAACACCATTGTCACACTCCAAACATTGAACTCAGAGCC
6_miRNA_muris_senis_single_active_linear_all_organs_4	mmu-miR-144-3p	mmu-miR-122-5p	mmu-miR-199b-3p	mmu-miR-208a-3p	mmu-miR-148a-3p	AAGTACATCATCTATACTGTA	AAACACCATTGTCACACTCCA	AACCAATGTGCAGACTACTGT	CAAGCTTTTTGCTCGTCTTAT	CAAAGTTCTGTAGTGCACTGA	AAAGAGCAGAAGCAGCAAAGTACATCATCTATACTGTACCAAGGAAACACCATTGTCACACTCCAGCACTTAACCAATGTGCAGACTACTGTCCTGGTCAAGCTTTTTGCTCGTCTTATTCTGCTCAAAGTTCTGTAGTGCACTGAAACATTGAACTCAGAGCC
6_miRNA_muris_senis_single_active_linear_all_organs_5	mmu-miR-142a-5p	mmu-miR-196a-5p	mmu-miR-429-3p	mmu-miR-122-5p	mmu-miR-429-3p	AGTAGTGCTTTCTACTTTATG	CCAACAACATGAAACTACCTA	CGGCATTACCAGACAGTATTA	AAACACCATTGTCACACTCCA	CGGCATTACCAGACAGTATTA	AAAGAGCAGAAGCAGCAAGTAGTGCTTTCTACTTTATGCCAAGGCCAACAACATGAAACTACCTAGCACTTCGGCATTACCAGACAGTATTACCTGGTAAACACCATTGTCACACTCCATCTGCTCGGCATTACCAGACAGTATTACACATTGAACTCAGAGCC
6_miRNA_muris_senis_single_active_linear_all_organs_6	mmu-miR-215-3p	mmu-miR-138-5p	mmu-miR-144-3p	mmu-miR-1a-3p	mmu-miR-122-5p	ATTGGCCTACAGAATGACAGA	GCCTGATTCACAACACCAGCT	AAGTACATCATCTATACTGTA	TACATACTTCTTTACATTCCA	AAACACCATTGTCACACTCCA	AAAGAGCAGAAGCAGCAATTGGCCTACAGAATGACAGACCAAGGGCCTGATTCACAACACCAGCTGCACTTAAGTACATCATCTATACTGTACCTGGTTACATACTTCTTTACATTCCATCTGCTAAACACCATTGTCACACTCCAAACATTGAACTCAGAGCC
6_miRNA_muris_senis_single_active_linear_all_organs_7	mmu-miR-429-3p	mmu-miR-208a-3p	mmu-miR-429-3p	mmu-miR-122-5p	mmu-miR-142a-3p	CGGCATTACCAGACAGTATTA	CAAGCTTTTTGCTCGTCTTAT	CGGCATTACCAGACAGTATTA	AAACACCATTGTCACACTCCA	CATAAAGTAGGAAACACTACA	AAAGAGCAGAAGCAGCACGGCATTACCAGACAGTATTACCAAGGCAAGCTTTTTGCTCGTCTTATGCACTTCGGCATTACCAGACAGTATTACCTGGTAAACACCATTGTCACACTCCATCTGCTCATAAAGTAGGAAACACTACAAACATTGAACTCAGAGCC
6_miRNA_muris_senis_single_active_linear_all_organs_8	mmu-miR-1a-3p	mmu-miR-200c-3p	mmu-miR-375-3p	mmu-miR-144-3p	mmu-miR-9-5p	TACATACTTCTTTACATTCCA	CATCATTACCCGGCAGTATTA	CACGCGAGCCGAACGAACAAA	AAGTACATCATCTATACTGTA	ATACAGCTAGATAACCAAAGA	AAAGAGCAGAAGCAGCATACATACTTCTTTACATTCCACCAAGGCATCATTACCCGGCAGTATTAGCACTTCACGCGAGCCGAACGAACAAACCTGGTAAGTACATCATCTATACTGTATCTGCTATACAGCTAGATAACCAAAGAAACATTGAACTCAGAGCC
6_miRNA_muris_senis_single_active_linear_all_organs_9	mmu-miR-124-3p	mmu-miR-216a-5p	mmu-miR-149-5p	mmu-miR-192-5p	mmu-miR-205-5p	AGGCATTCACCGCGTGCCTTA	CACAGTTGCCAGCTGAGATTA	GAGTGAAGACACGGAGCCAGA	GGCTGTCAATTCATAGGTCAG	AGACTCCGGTGGAATGAAGGA	AAAGAGCAGAAGCAGCAAGGCATTCACCGCGTGCCTTACCAAGGCACAGTTGCCAGCTGAGATTAGCACTTGAGTGAAGACACGGAGCCAGACCTGGTGGCTGTCAATTCATAGGTCAGTCTGCTAGACTCCGGTGGAATGAAGGAAACATTGAACTCAGAGCC
6_miRNA_muris_senis_single_active_linear_all_organs_10	mmu-miR-142a-5p	mmu-miR-196b-5p	mmu-miR-1a-3p	mmu-miR-194-5p	mmu-miR-9-3p	AGTAGTGCTTTCTACTTTATG	CCAACAACAGGAAACTACCTA	TACATACTTCTTTACATTCCA	CCACATGGAGTTGCTGTTACA	CTTTCGGTTATCTAGCTTTAT	AAAGAGCAGAAGCAGCAAGTAGTGCTTTCTACTTTATGCCAAGGCCAACAACAGGAAACTACCTAGCACTTTACATACTTCTTTACATTCCACCTGGTCCACATGGAGTTGCTGTTACATCTGCTCTTTCGGTTATCTAGCTTTATAACATTGAACTCAGAGCC
6_miRNA_muris_senis_single_active_linear_all_organs_11	mmu-miR-34b-5p	mmu-miR-144-3p	mmu-miR-9-5p	mmu-miR-192-5p	mmu-miR-208a-3p	AATCAGCTAATTACACTGCCT	AAGTACATCATCTATACTGTA	ATACAGCTAGATAACCAAAGA	GGCTGTCAATTCATAGGTCAG	CAAGCTTTTTGCTCGTCTTAT	AAAGAGCAGAAGCAGCAAATCAGCTAATTACACTGCCTCCAAGGAAGTACATCATCTATACTGTAGCACTTATACAGCTAGATAACCAAAGACCTGGTGGCTGTCAATTCATAGGTCAGTCTGCTCAAGCTTTTTGCTCGTCTTATAACATTGAACTCAGAGCC
6_miRNA_muris_senis_single_active_linear_all_organs_12	mmu-miR-1a-3p	mmu-miR-217-5p	mmu-miR-9-3p	mmu-miR-122-5p	mmu-miR-451a	TACATACTTCTTTACATTCCA	CAGTCAGTTCCTGATGCAGTA	CTTTCGGTTATCTAGCTTTAT	AAACACCATTGTCACACTCCA	ACTCAGTAATGGTAACGGTTT	AAAGAGCAGAAGCAGCATACATACTTCTTTACATTCCACCAAGGCAGTCAGTTCCTGATGCAGTAGCACTTCTTTCGGTTATCTAGCTTTATCCTGGTAAACACCATTGTCACACTCCATCTGCTACTCAGTAATGGTAACGGTTTAACATTGAACTCAGAGCC
6_miRNA_muris_senis_single_active_linear_all_organs_13	mmu-miR-9-5p	mmu-miR-429-3p	mmu-miR-375-3p	mmu-miR-1a-3p	mmu-miR-122-5p	ATACAGCTAGATAACCAAAGA	CGGCATTACCAGACAGTATTA	CACGCGAGCCGAACGAACAAA	TACATACTTCTTTACATTCCA	AAACACCATTGTCACACTCCA	AAAGAGCAGAAGCAGCAATACAGCTAGATAACCAAAGACCAAGGCGGCATTACCAGACAGTATTAGCACTTCACGCGAGCCGAACGAACAAACCTGGTTACATACTTCTTTACATTCCATCTGCTAAACACCATTGTCACACTCCAAACATTGAACTCAGAGCC
6_miRNA_muris_senis_single_active_mse_all_organs_1	mmu-miR-122-5p	mmu-miR-144-3p	mmu-miR-429-3p	mmu-miR-429-3p	mmu-miR-149-5p	AAACACCATTGTCACACTCCA	AAGTACATCATCTATACTGTA	CGGCATTACCAGACAGTATTA	CGGCATTACCAGACAGTATTA	GAGTGAAGACACGGAGCCAGA	AAAGAGCAGAAGCAGCAAAACACCATTGTCACACTCCACCAAGGAAGTACATCATCTATACTGTAGCACTTCGGCATTACCAGACAGTATTACCTGGTCGGCATTACCAGACAGTATTATCTGCTGAGTGAAGACACGGAGCCAGAAACATTGAACTCAGAGCC
6_miRNA_muris_senis_single_active_mse_all_organs_2	mmu-miR-7a-5p	mmu-miR-30a-5p	mmu-miR-429-3p	mmu-miR-208a-3p	mmu-miR-429-3p	AACAAAATCACTAGTCTTCCA	TTCCAGTCGAGGATGTTTACA	CGGCATTACCAGACAGTATTA	CAAGCTTTTTGCTCGTCTTAT	CGGCATTACCAGACAGTATTA	AAAGAGCAGAAGCAGCAAACAAAATCACTAGTCTTCCACCAAGGTTCCAGTCGAGGATGTTTACAGCACTTCGGCATTACCAGACAGTATTACCTGGTCAAGCTTTTTGCTCGTCTTATTCTGCTCGGCATTACCAGACAGTATTACACATTGAACTCAGAGCC
6_miRNA_muris_senis_single_active_mse_all_organs_3	mmu-miR-138-5p	mmu-miR-145a-5p	mmu-miR-133a-5p	mmu-miR-429-3p	mmu-miR-122-5p	GCCTGATTCACAACACCAGCT	GGATTCCTGGGAAAACTGGAC	ATTTGGTTCCATTTTACCAGC	CGGCATTACCAGACAGTATTA	AAACACCATTGTCACACTCCA	AAAGAGCAGAAGCAGCAGCCTGATTCACAACACCAGCTCCAAGGGGATTCCTGGGAAAACTGGACGCACTTATTTGGTTCCATTTTACCAGCCCTGGTCGGCATTACCAGACAGTATTATCTGCTAAACACCATTGTCACACTCCAAACATTGAACTCAGAGCC
6_miRNA_muris_senis_single_active_mse_all_organs_4	mmu-miR-199b-3p	mmu-miR-122-5p	mmu-miR-144-3p	mmu-miR-199a-3p	mmu-miR-802-3p	AACCAATGTGCAGACTACTGT	AAACACCATTGTCACACTCCA	AAGTACATCATCTATACTGTA	AACCAATGTGCAGACTACTGT	TGAGTGACAAAGACTCTCCGT	AAAGAGCAGAAGCAGCAAACCAATGTGCAGACTACTGTCCAAGGAAACACCATTGTCACACTCCAGCACTTAAGTACATCATCTATACTGTACCTGGTAACCAATGTGCAGACTACTGTTCTGCTTGAGTGACAAAGACTCTCCGTAACATTGAACTCAGAGCC
6_miRNA_muris_senis_single_active_mse_all_organs_5	mmu-miR-196a-5p	mmu-miR-429-3p	mmu-miR-429-3p	mmu-miR-193a-3p	mmu-miR-142a-5p	CCAACAACATGAAACTACCTA	CGGCATTACCAGACAGTATTA	CGGCATTACCAGACAGTATTA	CTGGGACTTTGTAGGCCAGTT	AGTAGTGCTTTCTACTTTATG	AAAGAGCAGAAGCAGCACCAACAACATGAAACTACCTACCAAGGCGGCATTACCAGACAGTATTAGCACTTCGGCATTACCAGACAGTATTACCTGGTCTGGGACTTTGTAGGCCAGTTTCTGCTAGTAGTGCTTTCTACTTTATGAACATTGAACTCAGAGCC
6_miRNA_muris_senis_single_active_mse_all_organs_6	mmu-miR-133b-3p	mmu-miR-142a-5p	mmu-miR-138-5p	mmu-miR-216a-5p	mmu-miR-122-5p	AGCTGGTTGAAGGGGACCAAA	AGTAGTGCTTTCTACTTTATG	GCCTGATTCACAACACCAGCT	CACAGTTGCCAGCTGAGATTA	AAACACCATTGTCACACTCCA	AAAGAGCAGAAGCAGCAAGCTGGTTGAAGGGGACCAAACCAAGGAGTAGTGCTTTCTACTTTATGGCACTTGCCTGATTCACAACACCAGCTCCTGGTCACAGTTGCCAGCTGAGATTATCTGCTAAACACCATTGTCACACTCCAAACATTGAACTCAGAGCC
6_miRNA_muris_senis_single_active_mse_all_organs_7	mmu-miR-708-5p	mmu-miR-208a-3p	mmu-miR-429-3p	mmu-miR-192-5p	mmu-miR-142a-3p	CAGCTAGATTGTAAGCTCCTT	CAAGCTTTTTGCTCGTCTTAT	CGGCATTACCAGACAGTATTA	GGCTGTCAATTCATAGGTCAG	CATAAAGTAGGAAACACTACA	AAAGAGCAGAAGCAGCACAGCTAGATTGTAAGCTCCTTCCAAGGCAAGCTTTTTGCTCGTCTTATGCACTTCGGCATTACCAGACAGTATTACCTGGTGGCTGTCAATTCATAGGTCAGTCTGCTCATAAAGTAGGAAACACTACAAACATTGAACTCAGAGCC
6_miRNA_muris_senis_single_active_mse_all_organs_8	mmu-miR-429-3p	mmu-miR-144-3p	mmu-miR-708-5p	mmu-miR-1a-3p	mmu-miR-138-5p	CGGCATTACCAGACAGTATTA	AAGTACATCATCTATACTGTA	CAGCTAGATTGTAAGCTCCTT	TACATACTTCTTTACATTCCA	GCCTGATTCACAACACCAGCT	AAAGAGCAGAAGCAGCACGGCATTACCAGACAGTATTACCAAGGAAGTACATCATCTATACTGTAGCACTTCAGCTAGATTGTAAGCTCCTTCCTGGTTACATACTTCTTTACATTCCATCTGCTGCCTGATTCACAACACCAGCTAACATTGAACTCAGAGCC
6_miRNA_muris_senis_single_active_mse_all_organs_9	mmu-miR-139-5p	mmu-miR-205-5p	mmu-miR-192-5p	mmu-miR-149-5p	mmu-miR-217-5p	TGGAGACACGTGCACTGTAGA	AGACTCCGGTGGAATGAAGGA	GGCTGTCAATTCATAGGTCAG	GAGTGAAGACACGGAGCCAGA	CAGTCAGTTCCTGATGCAGTA	AAAGAGCAGAAGCAGCATGGAGACACGTGCACTGTAGACCAAGGAGACTCCGGTGGAATGAAGGAGCACTTGGCTGTCAATTCATAGGTCAGCCTGGTGAGTGAAGACACGGAGCCAGATCTGCTCAGTCAGTTCCTGATGCAGTAAACATTGAACTCAGAGCC
6_miRNA_muris_senis_single_active_mse_all_organs_10	mmu-miR-133a-5p	mmu-miR-16-5p	mmu-miR-215-3p	mmu-miR-196a-5p	mmu-miR-9-3p	ATTTGGTTCCATTTTACCAGC	GCCAATATTTACGTGCTGCTA	ATTGGCCTACAGAATGACAGA	CCAACAACATGAAACTACCTA	CTTTCGGTTATCTAGCTTTAT	AAAGAGCAGAAGCAGCAATTTGGTTCCATTTTACCAGCCCAAGGGCCAATATTTACGTGCTGCTAGCACTTATTGGCCTACAGAATGACAGACCTGGTCCAACAACATGAAACTACCTATCTGCTCTTTCGGTTATCTAGCTTTATAACATTGAACTCAGAGCC
6_miRNA_muris_senis_single_active_mse_all_organs_11	mmu-miR-216a-5p	mmu-miR-126a-5p	mmu-miR-194-5p	mmu-miR-144-3p	mmu-miR-9-5p	CACAGTTGCCAGCTGAGATTA	CGCGTACCAAAAGTAATAATG	CCACATGGAGTTGCTGTTACA	AAGTACATCATCTATACTGTA	ATACAGCTAGATAACCAAAGA	AAAGAGCAGAAGCAGCACACAGTTGCCAGCTGAGATTACCAAGGCGCGTACCAAAAGTAATAATGGCACTTCCACATGGAGTTGCTGTTACACCTGGTAAGTACATCATCTATACTGTATCTGCTATACAGCTAGATAACCAAAGAAACATTGAACTCAGAGCC
6_miRNA_muris_senis_single_active_mse_all_organs_12	mmu-miR-122-5p	mmu-miR-149-5p	mmu-miR-451a	mmu-miR-99a-5p	mmu-miR-99a-5p	AAACACCATTGTCACACTCCA	GAGTGAAGACACGGAGCCAGA	ACTCAGTAATGGTAACGGTTT	ACAAGATCGGATCTACGGGTT	ACAAGATCGGATCTACGGGTT	AAAGAGCAGAAGCAGCAAAACACCATTGTCACACTCCACCAAGGGAGTGAAGACACGGAGCCAGAGCACTTACTCAGTAATGGTAACGGTTTCCTGGTACAAGATCGGATCTACGGGTTTCTGCTACAAGATCGGATCTACGGGTTAACATTGAACTCAGAGCC
6_miRNA_muris_senis_single_active_mse_all_organs_13	mmu-miR-122-5p	mmu-miR-9-5p	mmu-miR-133b-3p	mmu-miR-375-3p	mmu-miR-429-3p	AAACACCATTGTCACACTCCA	ATACAGCTAGATAACCAAAGA	AGCTGGTTGAAGGGGACCAAA	CACGCGAGCCGAACGAACAAA	CGGCATTACCAGACAGTATTA	AAAGAGCAGAAGCAGCAAAACACCATTGTCACACTCCACCAAGGATACAGCTAGATAACCAAAGAGCACTTAGCTGGTTGAAGGGGACCAAACCTGGTCACGCGAGCCGAACGAACAAATCTGCTCGGCATTACCAGACAGTATTACACATTGAACTCAGAGCC
6_miRNA_muris_senis_single_active_ratio_all_organs_1	mmu-miR-375-3p	mmu-miR-9-5p	mmu-miR-1a-3p	mmu-miR-192-5p	mmu-miR-142a-3p	CACGCGAGCCGAACGAACAAA	ATACAGCTAGATAACCAAAGA	TACATACTTCTTTACATTCCA	GGCTGTCAATTCATAGGTCAG	CATAAAGTAGGAAACACTACA	AAAGAGCAGAAGCAGCACACGCGAGCCGAACGAACAAACCAAGGATACAGCTAGATAACCAAAGAGCACTTTACATACTTCTTTACATTCCACCTGGTGGCTGTCAATTCATAGGTCAGTCTGCTCATAAAGTAGGAAACACTACAAACATTGAACTCAGAGCC
6_miRNA_muris_senis_single_active_ratio_all_organs_2	mmu-miR-429-3p	mmu-miR-138-5p	mmu-miR-429-3p	mmu-miR-429-3p	mmu-miR-122-5p	CGGCATTACCAGACAGTATTA	GCCTGATTCACAACACCAGCT	CGGCATTACCAGACAGTATTA	CGGCATTACCAGACAGTATTA	AAACACCATTGTCACACTCCA	AAAGAGCAGAAGCAGCACGGCATTACCAGACAGTATTACCAAGGGCCTGATTCACAACACCAGCTGCACTTCGGCATTACCAGACAGTATTACCTGGTCGGCATTACCAGACAGTATTATCTGCTAAACACCATTGTCACACTCCAAACATTGAACTCAGAGCC
6_miRNA_muris_senis_single_active_ratio_all_organs_3	mmu-miR-192-5p	mmu-miR-9-5p	mmu-miR-192-5p	mmu-miR-375-3p	mmu-miR-1a-3p	GGCTGTCAATTCATAGGTCAG	ATACAGCTAGATAACCAAAGA	GGCTGTCAATTCATAGGTCAG	CACGCGAGCCGAACGAACAAA	TACATACTTCTTTACATTCCA	AAAGAGCAGAAGCAGCAGGCTGTCAATTCATAGGTCAGCCAAGGATACAGCTAGATAACCAAAGAGCACTTGGCTGTCAATTCATAGGTCAGCCTGGTCACGCGAGCCGAACGAACAAATCTGCTTACATACTTCTTTACATTCCAAACATTGAACTCAGAGCC
6_miRNA_muris_senis_single_active_ratio_all_organs_4	mmu-miR-122-5p	mmu-miR-199b-3p	mmu-miR-1a-3p	mmu-miR-142a-3p	mmu-miR-451a	AAACACCATTGTCACACTCCA	AACCAATGTGCAGACTACTGT	TACATACTTCTTTACATTCCA	CATAAAGTAGGAAACACTACA	ACTCAGTAATGGTAACGGTTT	AAAGAGCAGAAGCAGCAAAACACCATTGTCACACTCCACCAAGGAACCAATGTGCAGACTACTGTGCACTTTACATACTTCTTTACATTCCACCTGGTCATAAAGTAGGAAACACTACATCTGCTACTCAGTAATGGTAACGGTTTAACATTGAACTCAGAGCC
6_miRNA_muris_senis_single_active_ratio_all_organs_5	mmu-miR-375-3p	mmu-miR-142a-3p	mmu-miR-205-5p	mmu-miR-192-5p	mmu-miR-429-3p	CACGCGAGCCGAACGAACAAA	CATAAAGTAGGAAACACTACA	AGACTCCGGTGGAATGAAGGA	GGCTGTCAATTCATAGGTCAG	CGGCATTACCAGACAGTATTA	AAAGAGCAGAAGCAGCACACGCGAGCCGAACGAACAAACCAAGGCATAAAGTAGGAAACACTACAGCACTTAGACTCCGGTGGAATGAAGGACCTGGTGGCTGTCAATTCATAGGTCAGTCTGCTCGGCATTACCAGACAGTATTACACATTGAACTCAGAGCC
6_miRNA_muris_senis_single_active_ratio_all_organs_6	mmu-miR-133a-3p	mmu-miR-142a-3p	mmu-miR-122-5p	mmu-miR-124-3p	mmu-miR-451a	AGCTGGTTGAAGGGGACCAAA	CATAAAGTAGGAAACACTACA	AAACACCATTGTCACACTCCA	AGGCATTCACCGCGTGCCTTA	ACTCAGTAATGGTAACGGTTT	AAAGAGCAGAAGCAGCAAGCTGGTTGAAGGGGACCAAACCAAGGCATAAAGTAGGAAACACTACAGCACTTAAACACCATTGTCACACTCCACCTGGTAGGCATTCACCGCGTGCCTTATCTGCTACTCAGTAATGGTAACGGTTTAACATTGAACTCAGAGCC
6_miRNA_muris_senis_single_active_ratio_all_organs_7	mmu-miR-142a-3p	mmu-miR-124-3p	mmu-miR-375-3p	mmu-miR-192-5p	mmu-miR-429-3p	CATAAAGTAGGAAACACTACA	AGGCATTCACCGCGTGCCTTA	CACGCGAGCCGAACGAACAAA	GGCTGTCAATTCATAGGTCAG	CGGCATTACCAGACAGTATTA	AAAGAGCAGAAGCAGCACATAAAGTAGGAAACACTACACCAAGGAGGCATTCACCGCGTGCCTTAGCACTTCACGCGAGCCGAACGAACAAACCTGGTGGCTGTCAATTCATAGGTCAGTCTGCTCGGCATTACCAGACAGTATTACACATTGAACTCAGAGCC
6_miRNA_muris_senis_single_active_ratio_all_organs_8	mmu-miR-181a-5p	mmu-miR-181a-5p	mmu-miR-181a-5p	mmu-miR-1a-3p	mmu-miR-181a-5p	TCACCGACAGCGTTGAATGTT	TCACCGACAGCGTTGAATGTT	TCACCGACAGCGTTGAATGTT	TACATACTTCTTTACATTCCA	TCACCGACAGCGTTGAATGTT	AAAGAGCAGAAGCAGCATCACCGACAGCGTTGAATGTTCCAAGGTCACCGACAGCGTTGAATGTTGCACTTTCACCGACAGCGTTGAATGTTCCTGGTTACATACTTCTTTACATTCCATCTGCTTCACCGACAGCGTTGAATGTTAACATTGAACTCAGAGCC
6_miRNA_muris_senis_single_active_ratio_all_organs_9	mmu-miR-9-5p	mmu-miR-378a-3p	mmu-miR-192-5p	mmu-miR-378a-3p	mmu-miR-9-5p	ATACAGCTAGATAACCAAAGA	CCTTCTGACTCCAAGTCCAGT	GGCTGTCAATTCATAGGTCAG	CCTTCTGACTCCAAGTCCAGT	ATACAGCTAGATAACCAAAGA	AAAGAGCAGAAGCAGCAATACAGCTAGATAACCAAAGACCAAGGCCTTCTGACTCCAAGTCCAGTGCACTTGGCTGTCAATTCATAGGTCAGCCTGGTCCTTCTGACTCCAAGTCCAGTTCTGCTATACAGCTAGATAACCAAAGAAACATTGAACTCAGAGCC
6_miRNA_muris_senis_single_active_ratio_all_organs_10	mmu-miR-9-5p	mmu-miR-451a	mmu-miR-122-5p	mmu-miR-1a-3p	mmu-miR-142a-3p	ATACAGCTAGATAACCAAAGA	ACTCAGTAATGGTAACGGTTT	AAACACCATTGTCACACTCCA	TACATACTTCTTTACATTCCA	CATAAAGTAGGAAACACTACA	AAAGAGCAGAAGCAGCAATACAGCTAGATAACCAAAGACCAAGGACTCAGTAATGGTAACGGTTTGCACTTAAACACCATTGTCACACTCCACCTGGTTACATACTTCTTTACATTCCATCTGCTCATAAAGTAGGAAACACTACAAACATTGAACTCAGAGCC
6_miRNA_muris_senis_single_active_ratio_all_organs_11	mmu-miR-192-5p	mmu-miR-9-5p	mmu-miR-375-3p	mmu-miR-192-5p	mmu-miR-142a-3p	GGCTGTCAATTCATAGGTCAG	ATACAGCTAGATAACCAAAGA	CACGCGAGCCGAACGAACAAA	GGCTGTCAATTCATAGGTCAG	CATAAAGTAGGAAACACTACA	AAAGAGCAGAAGCAGCAGGCTGTCAATTCATAGGTCAGCCAAGGATACAGCTAGATAACCAAAGAGCACTTCACGCGAGCCGAACGAACAAACCTGGTGGCTGTCAATTCATAGGTCAGTCTGCTCATAAAGTAGGAAACACTACAAACATTGAACTCAGAGCC
6_miRNA_muris_senis_single_active_ratio_all_organs_12	mmu-miR-124-3p	mmu-miR-1a-3p	mmu-miR-451a	mmu-miR-451a	mmu-miR-122-5p	AGGCATTCACCGCGTGCCTTA	TACATACTTCTTTACATTCCA	ACTCAGTAATGGTAACGGTTT	ACTCAGTAATGGTAACGGTTT	AAACACCATTGTCACACTCCA	AAAGAGCAGAAGCAGCAAGGCATTCACCGCGTGCCTTACCAAGGTACATACTTCTTTACATTCCAGCACTTACTCAGTAATGGTAACGGTTTCCTGGTACTCAGTAATGGTAACGGTTTTCTGCTAAACACCATTGTCACACTCCAAACATTGAACTCAGAGCC
6_miRNA_muris_senis_single_active_ratio_all_organs_13	mmu-miR-375-3p	mmu-miR-1a-3p	mmu-miR-192-5p	mmu-miR-1a-3p	mmu-miR-9-5p	CACGCGAGCCGAACGAACAAA	TACATACTTCTTTACATTCCA	GGCTGTCAATTCATAGGTCAG	TACATACTTCTTTACATTCCA	ATACAGCTAGATAACCAAAGA	AAAGAGCAGAAGCAGCACACGCGAGCCGAACGAACAAACCAAGGTACATACTTCTTTACATTCCAGCACTTGGCTGTCAATTCATAGGTCAGCCTGGTTACATACTTCTTTACATTCCATCTGCTATACAGCTAGATAACCAAAGAAACATTGAACTCAGAGCC
